# Visualising joint force-velocity properties in musculoskeletal models

**DOI:** 10.1101/2025.06.24.660703

**Authors:** Christopher T. Richards, Tiina Murtola

**Author notes:** Corresponding author: Christopher Richards.

## Abstract

Musculoskeletal modelling opens windows into how muscle properties interact with neural control to govern movement. Though musculoskeletal models produce vast computational data, they lack a visual language which compactly communicates how joint dynamics relate to time-varying muscle activation, force and length change. We developed a novel representation of joint-level force-velocity (joint-FV) properties which shows how agonist and antagonist muscles contribute to overall joint state and its trajectory throughout a movement. Using a model of human goal-directed reaching, we used joint-FV visualisations to discern the salient joint dynamic features across joints and between different reach targets. Regardless of target, we found that the shoulder, elbow and wrist joints traversed a near circular trajectory through joint-FV space when muscle forces were dominant, but trajectories were more complex when joint-interaction forces dominated (i.e. cross-joint forces due to Coriolis, Euler and centrifugal effects). Additionally, we found that co-contraction steepens the instantaneous slope of the instantaneous joint-fv curve causing damping which helps stabilise against small perturbations. We therefore propose that our joint-FV visualisation can be used to explain the intricate features seen in musculoskeletal simulation data to reveal how intrinsic muscle properties govern the behaviour of dynamical systems.
