## Supplementary material for "Visualising joint force-velocity properties in musculoskeletal models": Code&Data: targ_setN01_f.xlsx

### Sheet: enter your data here
text to paste into target .txt file	xcootr;ycoord;	begin tag for misc parameters	reach time (negative value == FF simulation mode)		pert mode		pert mag (see code for units)		pert angle (rad)		pert start (fraction of reach time)		pert duration (samples)		perturbation index		target index number		optional nearness to target cutoff tolerance for truncating the data post hoc	end tag for misc parameters	NOTES
0.15730;0.65;<0.43,0,0,0,0.5,10,0,0,0.001>	0.15730;0.65;	<	0.43	,	0	,	0	,	0	,	0.5	,	10	,	0	,	0	,	0.001	>	Control	Fast	FB
0.55000;0.46;<0.43,0,0,0,0.5,10,0,1,0.001>	0.55000;0.46;	<	0.43	,	0	,	0	,	0	,	0.5	,	10	,	0	,	1	,	0.001	>	Control	Fast	FB
-0.52000;0.3;<0.43,0,0,0,0.5,10,0,2,0.001>	-0.52000;0.3;	<	0.43	,	0	,	0	,	0	,	0.5	,	10	,	0	,	2	,	0.001	>	Control	Fast	FB
0.15730;0.65;<0.43,0,100,0,0.5,10,1,0,0.001>	0.15730;0.65;	<	0.43	,	0	,	100	,	0	,	0.5	,	10	,	1	,	0	,	0.001	>	External perturb	Fast	FB
0.55000;0.46;<0.43,0,100,0,0.5,10,1,1,0.001>	0.55000;0.46;	<	0.43	,	0	,	100	,	0	,	0.5	,	10	,	1	,	1	,	0.001	>	External perturb	Fast	FB
-0.52000;0.3;<0.43,0,100,0,0.5,10,1,2,0.001>	-0.52000;0.3;	<	0.43	,	0	,	100	,	0	,	0.5	,	10	,	1	,	2	,	0.001	>	External perturb	Fast	FB
0.15730;0.65;<0.43,0,100,3.142,0.5,10,2,0,0.001>	0.15730;0.65;	<	0.43	,	0	,	100	,	3.142	,	0.5	,	10	,	2	,	0	,	0.001	>	External perturb	Fast	FB
0.55000;0.46;<0.43,0,100,3.142,0.5,10,2,1,0.001>	0.55000;0.46;	<	0.43	,	0	,	100	,	3.142	,	0.5	,	10	,	2	,	1	,	0.001	>	External perturb	Fast	FB
-0.52000;0.3;<0.43,0,100,3.142,0.5,10,2,2,0.001>	-0.52000;0.3;	<	0.43	,	0	,	100	,	3.142	,	0.5	,	10	,	2	,	2	,	0.001	>	External perturb	Fast	FB
0.15730;0.65;<0.43,0,100,1.571,0.5,10,3,0,0.001>	0.15730;0.65;	<	0.43	,	0	,	100	,	1.571	,	0.5	,	10	,	3	,	0	,	0.001	>	External perturb	Fast	FB
0.55000;0.46;<0.43,0,100,1.571,0.5,10,3,1,0.001>	0.55000;0.46;	<	0.43	,	0	,	100	,	1.571	,	0.5	,	10	,	3	,	1	,	0.001	>	External perturb	Fast	FB
-0.52000;0.3;<0.43,0,100,1.571,0.5,10,3,2,0.001>	-0.52000;0.3;	<	0.43	,	0	,	100	,	1.571	,	0.5	,	10	,	3	,	2	,	0.001	>	External perturb	Fast	FB
0.15730;0.65;<0.43,0,100,-1.571,0.5,10,4,0,0.001>	0.15730;0.65;	<	0.43	,	0	,	100	,	-1.571	,	0.5	,	10	,	4	,	0	,	0.001	>	External perturb	Fast	FB
0.55000;0.46;<0.43,0,100,-1.571,0.5,10,4,1,0.001>	0.55000;0.46;	<	0.43	,	0	,	100	,	-1.571	,	0.5	,	10	,	4	,	1	,	0.001	>	External perturb	Fast	FB
-0.52000;0.3;<0.43,0,100,-1.571,0.5,10,4,2,0.001>	-0.52000;0.3;	<	0.43	,	0	,	100	,	-1.571	,	0.5	,	10	,	4	,	2	,	0.001	>	External perturb	Fast	FB
0.15730;0.65;<0.43,1,100,0,0.5,10,1,0,0.001>	0.15730;0.65;	<	0.43	,	1	,	100	,	0	,	0.5	,	10	,	1	,	0	,	0.001	>	Internal perturb	Fast	FB
0.55000;0.46;<0.43,1,100,0,0.5,10,1,1,0.001>	0.55000;0.46;	<	0.43	,	1	,	100	,	0	,	0.5	,	10	,	1	,	1	,	0.001	>	Internal perturb	Fast	FB
-0.52000;0.3;<0.43,1,100,0,0.5,10,1,2,0.001>	-0.52000;0.3;	<	0.43	,	1	,	100	,	0	,	0.5	,	10	,	1	,	2	,	0.001	>	Internal perturb	Fast	FB
0.15730;0.65;<0.43,1,100,3.142,0.5,10,2,0,0.001>	0.15730;0.65;	<	0.43	,	1	,	100	,	3.142	,	0.5	,	10	,	2	,	0	,	0.001	>	Internal perturb	Fast	FB
0.55000;0.46;<0.43,1,100,3.142,0.5,10,2,1,0.001>	0.55000;0.46;	<	0.43	,	1	,	100	,	3.142	,	0.5	,	10	,	2	,	1	,	0.001	>	Internal perturb	Fast	FB
-0.52000;0.3;<0.43,1,100,3.142,0.5,10,2,2,0.001>	-0.52000;0.3;	<	0.43	,	1	,	100	,	3.142	,	0.5	,	10	,	2	,	2	,	0.001	>	Internal perturb	Fast	FB
0.15730;0.65;<0.43,1,100,1.571,0.5,10,3,0,0.001>	0.15730;0.65;	<	0.43	,	1	,	100	,	1.571	,	0.5	,	10	,	3	,	0	,	0.001	>	Internal perturb	Fast	FB
0.55000;0.46;<0.43,1,100,1.571,0.5,10,3,1,0.001>	0.55000;0.46;	<	0.43	,	1	,	100	,	1.571	,	0.5	,	10	,	3	,	1	,	0.001	>	Internal perturb	Fast	FB
-0.52000;0.3;<0.43,1,100,1.571,0.5,10,3,2,0.001>	-0.52000;0.3;	<	0.43	,	1	,	100	,	1.571	,	0.5	,	10	,	3	,	2	,	0.001	>	Internal perturb	Fast	FB
0.15730;0.65;<0.43,1,100,-1.571,0.5,10,4,0,0.001>	0.15730;0.65;	<	0.43	,	1	,	100	,	-1.571	,	0.5	,	10	,	4	,	0	,	0.001	>	Internal perturb	Fast	FB
0.55000;0.46;<0.43,1,100,-1.571,0.5,10,4,1,0.001>	0.55000;0.46;	<	0.43	,	1	,	100	,	-1.571	,	0.5	,	10	,	4	,	1	,	0.001	>	Internal perturb	Fast	FB
-0.52000;0.3;<0.43,1,100,-1.571,0.5,10,4,2,0.001>	-0.52000;0.3;	<	0.43	,	1	,	100	,	-1.571	,	0.5	,	10	,	4	,	2	,	0.001	>	Internal perturb	Fast	FB
0.15730;0.65;<-0.43,0,0,0,0.5,10,0,0,0.001>	0.15730;0.65;	<	-0.43	,	0	,	0	,	0	,	0.5	,	10	,	0	,	0	,	0.001	>	Control	Fast	FF
0.55000;0.46;<-0.43,0,0,0,0.5,10,0,1,0.001>	0.55000;0.46;	<	-0.43	,	0	,	0	,	0	,	0.5	,	10	,	0	,	1	,	0.001	>	Control	Fast	FF
-0.52000;0.3;<-0.43,0,0,0,0.5,10,0,2,0.001>	-0.52000;0.3;	<	-0.43	,	0	,	0	,	0	,	0.5	,	10	,	0	,	2	,	0.001	>	Control	Fast	FF
0.15730;0.65;<-0.43,0,100,0,0.5,10,1,0,0.001>	0.15730;0.65;	<	-0.43	,	0	,	100	,	0	,	0.5	,	10	,	1	,	0	,	0.001	>	External perturb	Fast	FF
0.55000;0.46;<-0.43,0,100,0,0.5,10,1,1,0.001>	0.55000;0.46;	<	-0.43	,	0	,	100	,	0	,	0.5	,	10	,	1	,	1	,	0.001	>	External perturb	Fast	FF
-0.52000;0.3;<-0.43,0,100,0,0.5,10,1,2,0.001>	-0.52000;0.3;	<	-0.43	,	0	,	100	,	0	,	0.5	,	10	,	1	,	2	,	0.001	>	External perturb	Fast	FF
0.15730;0.65;<-0.43,0,100,3.142,0.5,10,2,0,0.001>	0.15730;0.65;	<	-0.43	,	0	,	100	,	3.142	,	0.5	,	10	,	2	,	0	,	0.001	>	External perturb	Fast	FF
0.55000;0.46;<-0.43,0,100,3.142,0.5,10,2,1,0.001>	0.55000;0.46;	<	-0.43	,	0	,	100	,	3.142	,	0.5	,	10	,	2	,	1	,	0.001	>	External perturb	Fast	FF
-0.52000;0.3;<-0.43,0,100,3.142,0.5,10,2,2,0.001>	-0.52000;0.3;	<	-0.43	,	0	,	100	,	3.142	,	0.5	,	10	,	2	,	2	,	0.001	>	External perturb	Fast	FF
0.15730;0.65;<-0.43,0,100,1.571,0.5,10,3,0,0.001>	0.15730;0.65;	<	-0.43	,	0	,	100	,	1.571	,	0.5	,	10	,	3	,	0	,	0.001	>	External perturb	Fast	FF
0.55000;0.46;<-0.43,0,100,1.571,0.5,10,3,1,0.001>	0.55000;0.46;	<	-0.43	,	0	,	100	,	1.571	,	0.5	,	10	,	3	,	1	,	0.001	>	External perturb	Fast	FF
-0.52000;0.3;<-0.43,0,100,1.571,0.5,10,3,2,0.001>	-0.52000;0.3;	<	-0.43	,	0	,	100	,	1.571	,	0.5	,	10	,	3	,	2	,	0.001	>	External perturb	Fast	FF
0.15730;0.65;<-0.43,0,100,-1.571,0.5,10,4,0,0.001>	0.15730;0.65;	<	-0.43	,	0	,	100	,	-1.571	,	0.5	,	10	,	4	,	0	,	0.001	>	External perturb	Fast	FF
0.55000;0.46;<-0.43,0,100,-1.571,0.5,10,4,1,0.001>	0.55000;0.46;	<	-0.43	,	0	,	100	,	-1.571	,	0.5	,	10	,	4	,	1	,	0.001	>	External perturb	Fast	FF
-0.52000;0.3;<-0.43,0,100,-1.571,0.5,10,4,2,0.001>	-0.52000;0.3;	<	-0.43	,	0	,	100	,	-1.571	,	0.5	,	10	,	4	,	2	,	0.001	>	External perturb	Fast	FF
0.15730;0.65;<-0.43,1,100,0,0.5,10,1,0,0.001>	0.15730;0.65;	<	-0.43	,	1	,	100	,	0	,	0.5	,	10	,	1	,	0	,	0.001	>	Internal perturb	Fast	FF
0.55000;0.46;<-0.43,1,100,0,0.5,10,1,1,0.001>	0.55000;0.46;	<	-0.43	,	1	,	100	,	0	,	0.5	,	10	,	1	,	1	,	0.001	>	Internal perturb	Fast	FF
-0.52000;0.3;<-0.43,1,100,0,0.5,10,1,2,0.001>	-0.52000;0.3;	<	-0.43	,	1	,	100	,	0	,	0.5	,	10	,	1	,	2	,	0.001	>	Internal perturb	Fast	FF
0.15730;0.65;<-0.43,1,100,3.142,0.5,10,2,0,0.001>	0.15730;0.65;	<	-0.43	,	1	,	100	,	3.142	,	0.5	,	10	,	2	,	0	,	0.001	>	Internal perturb	Fast	FF
0.55000;0.46;<-0.43,1,100,3.142,0.5,10,2,1,0.001>	0.55000;0.46;	<	-0.43	,	1	,	100	,	3.142	,	0.5	,	10	,	2	,	1	,	0.001	>	Internal perturb	Fast	FF
-0.52000;0.3;<-0.43,1,100,3.142,0.5,10,2,2,0.001>	-0.52000;0.3;	<	-0.43	,	1	,	100	,	3.142	,	0.5	,	10	,	2	,	2	,	0.001	>	Internal perturb	Fast	FF
0.15730;0.65;<-0.43,1,100,1.571,0.5,10,3,0,0.001>	0.15730;0.65;	<	-0.43	,	1	,	100	,	1.571	,	0.5	,	10	,	3	,	0	,	0.001	>	Internal perturb	Fast	FF
0.55000;0.46;<-0.43,1,100,1.571,0.5,10,3,1,0.001>	0.55000;0.46;	<	-0.43	,	1	,	100	,	1.571	,	0.5	,	10	,	3	,	1	,	0.001	>	Internal perturb	Fast	FF
-0.52000;0.3;<-0.43,1,100,1.571,0.5,10,3,2,0.001>	-0.52000;0.3;	<	-0.43	,	1	,	100	,	1.571	,	0.5	,	10	,	3	,	2	,	0.001	>	Internal perturb	Fast	FF
0.15730;0.65;<-0.43,1,100,-1.571,0.5,10,4,0,0.001>	0.15730;0.65;	<	-0.43	,	1	,	100	,	-1.571	,	0.5	,	10	,	4	,	0	,	0.001	>	Internal perturb	Fast	FF
0.55000;0.46;<-0.43,1,100,-1.571,0.5,10,4,1,0.001>	0.55000;0.46;	<	-0.43	,	1	,	100	,	-1.571	,	0.5	,	10	,	4	,	1	,	0.001	>	Internal perturb	Fast	FF
-0.52000;0.3;<-0.43,1,100,-1.571,0.5,10,4,2,0.001>	-0.52000;0.3;	<	-0.43	,	1	,	100	,	-1.571	,	0.5	,	10	,	4	,	2	,	0.001	>	Internal perturb	Fast	FF

### Sheet: INSTRUCTIONS
text to paste into target .txt file	xcootr;ycoord;	begin tag for misc parameters	reach time (negative value == FF simulation mode)		pert mode		pert mag (see code for units)		pert angle (rad)		pert start (fraction of reach time)		pert duration (samples)		perturbation index		target index number	end tag for misc parameters
0.15730;0.65;<1.712,0,0,0,0.5,3,0,0>	0.15730;0.65;	<	1.712	,	0	,	0	,	0	,	0.5	,	3	,	0	,	0	>
DO NOT EDIT THIS COLUMN	Place x and y coordinates for reach target here, each folloed by ";"
Instructions: Each row will be a separate simulation trial. Multiple rows will batch multiple trials within the same simulation instance. Select xy coordinates, etc, - see workflow.txt for specifics. Do not edit the delimiters <,> they are essential for the c++ code to parse the parameters. The meaning of the parameters can be understood in detial from the comments written in simulate_reaches.cpp…
HOW TO USE: enter your parameters in the first tab of this spredsheet, editing the appropriate columns only. Column A will populate automatically. When finished, copy the text from column A and paste it directly into a text file. This becomes your target text file loaded by hte simulation
Importantly, for post-processing convenience (and for Mathematica post-processing script to work) make sure target indices are in order, one for each row e.g. if there are 3 targets then make sure the rows for target index column read 0,1,2,0,1,2…etc (see example in first tab)
