## Supplementary material for "Visualising joint force-velocity properties in musculoskeletal models": Code&Data: targ_setN02_s.txt

0.15730;0.65;<1.712	0	0	0	0	10	0	0	0.001>
0.55000;0.46;<1.712	0	0	0	0	10	0	1	0.001>
-0.52000;0.3;<1.712	0	0	0	0	10	0	2	0.001>
0.15730;0.65;<1.712	0	100	1.571	0.1	10	1	0	0.001>
0.55000;0.46;<1.712	0	100	1.571	0.1	10	1	1	0.001>
-0.52000;0.3;<1.712	0	100	1.571	0.1	10	1	2	0.001>
0.15730;0.65;<1.712	0	100	1.571	0.3	10	2	0	0.001>
0.55000;0.46;<1.712	0	100	1.571	0.3	10	2	1	0.001>
-0.52000;0.3;<1.712	0	100	1.571	0.3	10	2	2	0.001>
0.15730;0.65;<1.712	0	100	1.571	0.5	10	3	0	0.001>
0.55000;0.46;<1.712	0	100	1.571	0.5	10	3	1	0.001>
-0.52000;0.3;<1.712	0	100	1.571	0.5	10	3	2	0.001>
0.15730;0.65;<1.712	0	100	1.571	0.7	10	4	0	0.001>
0.55000;0.46;<1.712	0	100	1.571	0.7	10	4	1	0.001>
-0.52000;0.3;<1.712	0	100	1.571	0.7	10	4	2	0.001>
