## Supplementary material for "Visualising joint force-velocity properties in musculoskeletal models": Code&Data: A03_FB_P00_f0_ctrqOutput.csv

3.281485	-14.052644	-3.465225
16.754745	2.477156	0.147171
1.086124	-11.787028	-2.895029
17.731938	1.814450	-0.068419
3.583452	-9.767648	-2.442294
17.882048	1.912637	-0.030648
5.224119	-8.572761	-2.207057
18.549693	2.486240	0.087586
6.362953	-7.637118	-2.005721
19.399323	3.289930	0.265647
7.208853	-6.827376	-1.822452
20.284438	4.219644	0.477011
7.813005	-6.120953	-1.656266
21.164387	5.235299	0.711862
8.184013	-5.522679	-1.508416
22.022949	6.311258	0.964571
8.314602	-5.048750	-1.383079
22.852916	7.429209	1.230757
8.190843	-4.717397	-1.284829
23.646611	8.571736	1.506150
7.799429	-4.542515	-1.217356
24.388244	9.716742	1.785430
7.136451	-4.531775	-1.183083
25.051478	10.835666	2.061905
6.291660	-4.905026	-1.231427
25.827140	12.063702	2.366298
4.987889	-5.574542	-1.343522
26.569340	13.235481	2.659449
3.410371	-6.350769	-1.478699
27.038704	14.167047	2.901024
1.768199	-7.027773	-1.593268
27.030676	14.722970	3.060725
0.220703	-7.455140	-1.654841
26.435303	14.853147	3.126897
-1.163979	-7.575177	-1.650672
25.246233	14.496207	3.086228
-2.278307	-7.317204	-1.565287
23.437660	13.759933	2.961541
-3.217660	-6.782405	-1.420196
21.110225	12.748054	2.775629
-4.067306	-6.056985	-1.233823
18.346511	11.527237	2.543365
-4.860803	-5.179681	-1.014431
15.191469	10.136555	2.273699
-5.592127	-4.154764	-0.762933
11.658826	8.592226	1.970739
-6.261449	-3.248231	-0.539407
8.022537	7.076902	1.675094
-7.057831	-2.477402	-0.346093
4.356007	5.595732	1.386574
-7.935956	-1.791024	-0.171450
0.670501	4.148523	1.104959
-8.853040	-1.180646	-0.013782
-2.979740	2.766112	0.836811
-9.873513	-0.880648	0.074958
-6.277251	1.648252	0.621821
-11.181024	-0.814439	0.112669
-9.188300	0.756733	0.455371
-12.672112	-0.875452	0.121715
-11.793568	0.020508	0.321131
-14.205485	-0.987671	0.118181
-14.145933	-0.602106	0.209398
-15.795151	-1.191455	0.094110
-16.167823	-1.075912	0.127256
-17.353947	-1.429646	0.060607
-17.894868	-1.437021	0.066468
-18.788963	-1.658011	0.026505
-19.348459	-1.709527	0.021560
-20.034095	-1.850565	-0.003014
-20.532160	-1.907536	-0.010678
-21.048220	-1.996929	-0.025918
-21.443144	-2.042810	-0.032784
-21.795493	-2.089645	-0.040508
-22.056022	-2.112416	-0.043898
-22.248757	-2.125665	-0.045949
-22.356965	-2.122107	-0.045173
-22.386805	-2.106802	-0.042643
-22.332431	-2.078514	-0.038177
-22.195164	-2.040027	-0.032446
-21.973526	-1.992922	-0.025914
-21.671471	-1.941725	-0.018367
-21.282000	-1.886325	-0.012994
-20.817601	-1.827503	-0.009326
-20.295837	-1.738666	-0.000171
-19.747001	-1.639348	0.009753
-19.169779	-1.530118	0.021305
-18.565508	-1.411188	0.033928
-17.942698	-1.287331	0.047091
-17.297695	-1.154752	0.060968
-16.647487	-1.023164	0.074594
-15.987029	-0.888514	0.088655
-15.325379	-0.754443	0.102618
-14.663845	-0.619718	0.116682
-14.008839	-0.485747	0.130731
-13.364084	-0.352078	0.145035
-12.735293	-0.219136	0.159716
-12.115941	-0.077881	0.175717
-11.524525	0.063075	0.192246
-10.958759	0.207999	0.210375
-10.424612	0.355588	0.230103
-9.922386	0.506473	0.251531
-9.463100	0.643350	0.271688
-9.053661	0.763934	0.291036
-8.676131	0.869596	0.307931
-8.316648	0.956774	0.320845
-7.968370	1.029431	0.330411
-7.634118	1.085400	0.335994
-7.309873	1.127005	0.338033
-6.997618	1.153341	0.336325
-6.694874	1.166143	0.331250
-6.402530	1.165349	0.322818
-6.118797	1.152478	0.311383
-5.843613	1.128053	0.297083
-5.575883	1.093371	0.280235
-5.314944	1.049340	0.261061
-5.059648	0.997234	0.239869
-4.809212	0.938077	0.216911
-4.562519	0.873104	0.192490
-4.318743	0.803355	0.166868
-4.076859	0.729980	0.140337
-3.836076	0.653964	0.113157
-3.595496	0.576336	0.085600
-3.354431	0.497977	0.057911
-3.112194	0.419774	0.030340
-2.868249	0.342470	0.003105
-2.622044	0.266826	-0.023569
-2.380053	0.188726	-0.050625
-2.129226	0.117056	-0.075936
-1.880189	0.045709	-0.100894
-1.622768	-0.018624	-0.123890
-1.367185	-0.081941	-0.146283
-1.106002	-0.139448	-0.166898
-0.841048	-0.191485	-0.185832
-0.570714	-0.236672	-0.202743
-0.296013	-0.275168	-0.217658
-0.015961	-0.305928	-0.230329
0.268589	-0.329019	-0.240776
0.558013	-0.341118	-0.248186
0.847688	-0.347654	-0.253914
1.145484	-0.342948	-0.256609
1.443147	-0.331630	-0.257382
1.746887	-0.309635	-0.255312
2.050363	-0.280355	-0.251210
2.357582	-0.241114	-0.244489
2.663681	-0.194487	-0.235769
2.971063	-0.138802	-0.224702
3.275792	-0.076163	-0.211797
3.579146	-0.005629	-0.196875
3.877747	0.070944	-0.180383
4.171907	0.153847	-0.162235
4.459702	0.242149	-0.142735
4.740240	0.335387	-0.122006
5.011486	0.432361	-0.100337
5.272335	0.532393	-0.077892
5.520760	0.634209	-0.054962
5.755495	0.736954	-0.031735
5.974594	0.839329	-0.008487
6.176754	0.940389	0.014591
6.373331	1.048147	0.039374
6.547295	1.151633	0.063440
6.703647	1.252851	0.087208
6.837141	1.348648	0.110023
6.949073	1.439365	0.131982
7.037139	1.523192	0.152442
7.106061	1.603421	0.172537
7.148686	1.675468	0.191679
7.161719	1.735772	0.208691
7.149375	1.786781	0.224181
7.108287	1.826127	0.237655
7.040956	1.854775	0.249276
6.946358	1.871741	0.258793
6.826070	1.877457	0.266243
6.680318	1.871605	0.271507
6.510492	1.854490	0.274594
6.317531	1.826154	0.275458
6.102953	1.786940	0.274115
5.868189	1.737122	0.270566
5.615004	1.677145	0.264849
5.345220	1.607469	0.257001
5.060893	1.528667	0.247086
4.764184	1.441369	0.235176
4.457434	1.346303	0.221365
4.143095	1.244272	0.205762
3.823744	1.136178	0.188499
3.502032	1.023010	0.169729
3.180656	0.905850	0.149632
2.862287	0.785858	0.128412
2.542339	0.658924	0.105903
2.225542	0.528132	0.083389
1.921510	0.404371	0.061633
1.614068	0.272071	0.037783
1.324637	0.152097	0.016562
1.023471	0.024895	-0.006234
0.739152	-0.092489	-0.027046
0.438996	-0.220063	-0.050161
0.162904	-0.333499	-0.070424
-0.118893	-0.450450	-0.091501
-0.380371	-0.554777	-0.109967
-0.641961	-0.658448	-0.128312
-0.884691	-0.751380	-0.144545
-1.120455	-0.840488	-0.160098
-1.338494	-0.919585	-0.173676
-1.546079	-0.993087	-0.186210
-1.736259	-1.057034	-0.196864
-1.913684	-1.114304	-0.206246
-2.073922	-1.162436	-0.213832
-2.219967	-1.203336	-0.220025
-2.349100	-1.235559	-0.224513
-2.463294	-1.260408	-0.227572
-2.560989	-1.277121	-0.229034
-2.643555	-1.286640	-0.229099
-2.710217	-1.288655	-0.227697
-2.762008	-1.283899	-0.224982
-2.798678	-1.272350	-0.220948
-2.821097	-1.254622	-0.215725
-2.829377	-1.230873	-0.209347
-2.824297	-1.201640	-0.201931
-2.806197	-1.167188	-0.193536
-2.775835	-1.128004	-0.184270
-2.733707	-1.084410	-0.174204
-2.680570	-1.036858	-0.163439
-2.617027	-0.985693	-0.152055
-2.543840	-0.931337	-0.140146
-2.461729	-0.874175	-0.127793
-2.371977	-0.814989	-0.115147
-2.278002	-0.756218	-0.102663
-2.172917	-0.692925	-0.089433
-2.064609	-0.629704	-0.076453
-1.947881	-0.563381	-0.063014
-1.828597	-0.497287	-0.049845
-1.703454	-0.429382	-0.036478
-1.576763	-0.362089	-0.023436
-1.446429	-0.294059	-0.010402
-1.315809	-0.227168	0.002225
-1.183467	-0.160454	0.014669
-1.051928	-0.095302	0.026624
-0.921095	-0.031586	0.038161
-0.792532	0.029860	0.049108
-0.665669	0.089522	0.059614
-0.542487	0.146295	0.069446
-0.422999	0.200208	0.078604
-0.308212	0.250768	0.087005
-0.198343	0.297911	0.094651
-0.094106	0.341294	0.101484
0.004299	0.380861	0.107507
0.096367	0.416360	0.112680
0.182021	0.447283	0.116857
0.261801	0.474621	0.120324
0.333916	0.497239	0.122835
0.399904	0.516152	0.124623
0.458319	0.530585	0.125529
0.510357	0.541307	0.125727
0.555134	0.547879	0.125129
0.593521	0.550834	0.123856
0.625058	0.549406	0.121729
0.651431	0.544877	0.119011
0.673137	0.538141	0.115965
0.689634	0.528889	0.112554
0.699634	0.516055	0.108387
0.705717	0.501373	0.103863
0.705896	0.483685	0.098721
0.701660	0.463801	0.093218
0.693720	0.442392	0.087452
0.682052	0.419489	0.081404
0.665459	0.394132	0.074923
0.646046	0.367652	0.068277
0.622506	0.339289	0.061305
0.596495	0.310015	0.054218
0.567460	0.279570	0.046951
0.536504	0.248617	0.039650
0.503283	0.216961	0.032272
0.468713	0.185149	0.024934
0.432774	0.153202	0.017638
0.396098	0.121499	0.010467
0.358756	0.090089	0.003428
0.321311	0.059312	-0.003406
0.283335	0.028858	-0.010116
0.245999	-0.000546	-0.016542
0.209296	-0.028854	-0.022666
0.172892	-0.056401	-0.028555
0.138693	-0.081893	-0.033943
0.105211	-0.106255	-0.039028
0.074333	-0.128356	-0.043571
0.044730	-0.148989	-0.047746
0.017992	-0.167216	-0.051356
-0.007018	-0.183719	-0.054549
-0.028987	-0.197723	-0.057164
-0.048908	-0.209813	-0.059329
-0.065743	-0.219404	-0.060924
-0.080309	-0.226995	-0.062059
-0.091806	-0.232134	-0.062643
-0.100966	-0.235279	-0.062777
-0.107156	-0.236079	-0.062392
-0.111058	-0.234968	-0.061583
-0.112176	-0.231680	-0.060298
-0.111155	-0.226631	-0.058630
-0.107612	-0.219623	-0.056539
-0.102165	-0.211058	-0.054114
-0.094520	-0.200794	-0.051329
-0.085273	-0.189221	-0.048268
-0.074197	-0.176237	-0.044913
-0.062016	-0.162327	-0.041354
-0.048708	-0.147566	-0.037596
-0.034767	-0.132286	-0.033689
-0.020012	-0.116411	-0.029733
-0.004036	-0.099553	-0.025545
0.011819	-0.082645	-0.021352
0.028798	-0.064856	-0.016971
0.045104	-0.047348	-0.012660
0.062220	-0.029257	-0.008234
0.078324	-0.011700	-0.003933
0.094779	0.006112	0.000408
0.110241	0.023403	0.004620
0.126416	0.041223	0.008946
0.140063	0.057473	0.012910
0.154110	0.073902	0.016895
0.165437	0.088618	0.020491
0.176625	0.103115	0.024019
0.185039	0.115811	0.027138
0.192842	0.127951	0.030115
0.197852	0.138225	0.032669
0.201891	0.147679	0.035023
0.203156	0.155230	0.036944
0.203204	0.161775	0.038626
0.200540	0.166414	0.039875
0.196520	0.169931	0.040859
0.189900	0.171577	0.041419
0.181888	0.172053	0.041704
0.171438	0.170732	0.041580
0.159647	0.168255	0.041186
0.145633	0.164091	0.040409
0.130411	0.158842	0.039377
0.113225	0.152053	0.037995
0.095033	0.144294	0.036385
0.075175	0.135170	0.034463
0.054570	0.125233	0.032349
0.032626	0.114129	0.029967
0.010237	0.102397	0.027435
-0.013146	0.089710	0.024683
-0.036635	0.076613	0.021829
-0.060814	0.062745	0.018798
-0.084993	0.048487	0.015702
-0.109100	0.033942	0.012511
-0.133089	0.019094	0.009265
-0.156735	0.004064	0.005972
-0.179914	-0.011062	0.002647
-0.202715	-0.026395	-0.000726
-0.224521	-0.041512	-0.004074
-0.245863	-0.056742	-0.007475
-0.265385	-0.071190	-0.010717
-0.284260	-0.085575	-0.013962
-0.300934	-0.098928	-0.017000
-0.316704	-0.112015	-0.019992
-0.329986	-0.123858	-0.022731
-0.342122	-0.135245	-0.025382
-0.351561	-0.145219	-0.027741
-0.359648	-0.154565	-0.029975
-0.364887	-0.162358	-0.031885
-0.368634	-0.169391	-0.033639
-0.369449	-0.174772	-0.035047
-0.368696	-0.179299	-0.036278
-0.364992	-0.182116	-0.037147
-0.359714	-0.184030	-0.037826
-0.351530	-0.184216	-0.038139
-0.341848	-0.183524	-0.038263
-0.329204	-0.180888	-0.037974
-0.315631	-0.177718	-0.037568
-0.298870	-0.172570	-0.036738
-0.281492	-0.167006	-0.035814
-0.261083	-0.159543	-0.034482
-0.240324	-0.151793	-0.033083
-0.216752	-0.142247	-0.031296
-0.193151	-0.132580	-0.029477
-0.166981	-0.121236	-0.027294
-0.141154	-0.109973	-0.025120
-0.113007	-0.097155	-0.022609
-0.085626	-0.084653	-0.020155
-0.056153	-0.070706	-0.017387
-0.027946	-0.057360	-0.014736
0.002104	-0.042709	-0.011795
0.030504	-0.028858	-0.009021
0.060507	-0.013849	-0.005987
0.088404	0.000104	-0.003176
0.117781	0.015228	-0.000096
0.144761	0.029202	0.002734
0.173016	0.044256	0.005832
0.198083	0.057624	0.008576
0.224387	0.072049	0.011568
0.246933	0.084456	0.014141
0.270605	0.097842	0.016943
0.290083	0.108951	0.019274
0.310537	0.120938	0.021812
0.326457	0.130439	0.023833
0.343213	0.140719	0.026041
0.355182	0.148352	0.027696
0.367869	0.156677	0.029519
0.375601	0.162241	0.030764
0.383967	0.168427	0.032161
0.387290	0.171786	0.032963
0.391204	0.175720	0.033905
0.390065	0.176802	0.034247
0.389520	0.178441	0.034723
0.383979	0.177243	0.034598
0.379091	0.176614	0.034609
0.369319	0.173194	0.034028
0.360314	0.170391	0.033590
0.346584	0.164868	0.032573
0.333795	0.160043	0.031716
0.316472	0.152590	0.030297
0.300320	0.145951	0.029061
0.279843	0.136784	0.027283
0.260826	0.128580	0.025719
0.237697	0.117950	0.023633
0.216375	0.108470	0.021800
0.191119	0.096659	0.019466
0.167941	0.086091	0.017413
0.141316	0.073475	0.014907
0.117018	0.062297	0.012719
0.089267	0.049004	0.010089
0.064428	0.037467	0.007834
0.036144	0.023782	0.005116
0.011516	0.012301	0.002869
-0.016803	-0.001522	0.000120
-0.040533	-0.012557	-0.002036
-0.068713	-0.026472	-0.004813
-0.090882	-0.036762	-0.006822
-0.118022	-0.050242	-0.009515
-0.138098	-0.059485	-0.011314
-0.163673	-0.072263	-0.013870
-0.181132	-0.080183	-0.015401
-0.204690	-0.092023	-0.017773
-0.219049	-0.098361	-0.018983
-0.240216	-0.109070	-0.021132
-0.251074	-0.113612	-0.021979
-0.269563	-0.123042	-0.023875
-0.276601	-0.125619	-0.024323
-0.292211	-0.133671	-0.025947
-0.295196	-0.134161	-0.025972
-0.307821	-0.140787	-0.027314
-0.306610	-0.139115	-0.026903
-0.316242	-0.144320	-0.027965
-0.310773	-0.140456	-0.027110
-0.317508	-0.144301	-0.027908
-0.307797	-0.138253	-0.026612
-0.311829	-0.140854	-0.027168
-0.297960	-0.132666	-0.025440
-0.299582	-0.134194	-0.025792
-0.281694	-0.123935	-0.023647
-0.281297	-0.124613	-0.023841
-0.259565	-0.112370	-0.021296
-0.257635	-0.112472	-0.021389
-0.232255	-0.098336	-0.018462
-0.229404	-0.098215	-0.018526
-0.200591	-0.082287	-0.015228
-0.197684	-0.082481	-0.015384
-0.165204	-0.064548	-0.011672
-0.163129	-0.065515	-0.012013
-0.127032	-0.045574	-0.007884
-0.126685	-0.047819	-0.008516
-0.086961	-0.025815	-0.003953
-0.089353	-0.029916	-0.004997
-0.045871	-0.005718	0.000028
-0.052146	-0.012338	-0.001567
-0.004606	0.014286	0.003975
-0.015616	0.004726	0.001744
0.035567	0.033497	0.007744
0.019349	0.020679	0.004805
0.074074	0.051630	0.011281
0.051654	0.034948	0.007507
0.110247	0.068320	0.014514
0.080575	0.047198	0.009784
0.143404	0.083253	0.017382
0.105478	0.057125	0.011577
0.173022	0.096202	0.019841
0.125822	0.064488	0.012838
0.198713	0.107015	0.021865
0.141184	0.069108	0.013535
0.220229	0.115623	0.023443
0.151251	0.070876	0.013647
0.237471	0.122044	0.024583
0.155822	0.069738	0.013165
0.250490	0.126377	0.025308
0.154793	0.065694	0.012092
0.259491	0.128808	0.025662
0.148154	0.058785	0.010435
0.264893	0.129656	0.025726
0.135760	0.048939	0.008178
0.267548	0.129506	0.025610
0.117192	0.035907	0.005289
0.268559	0.129042	0.025447
0.092142	0.019519	0.001739
0.268949	0.128863	0.025375
0.060567	-0.000242	-0.002486
0.269570	0.129447	0.025466
0.022786	-0.023170	-0.007332
0.270233	0.130480	0.025706
-0.019619	-0.048297	-0.012613
0.271193	0.132213	0.026132
-0.065824	-0.075176	-0.018233
0.272880	0.134899	0.026794
-0.115052	-0.103377	-0.024103
0.275737	0.138757	0.027739
-0.166411	-0.132386	-0.030119
0.280045	0.143903	0.028988
-0.218918	-0.161643	-0.036166
0.285921	0.150347	0.030540
-0.271458	-0.190514	-0.042113
0.293231	0.157933	0.032361
-0.322749	-0.218261	-0.047809
0.301556	0.166320	0.034380
-0.371329	-0.244031	-0.053078
0.310390	0.175215	0.036522
-0.415982	-0.267127	-0.057776
0.319300	0.184351	0.038725
-0.455752	-0.287039	-0.061797
0.327879	0.193352	0.040901
-0.489758	-0.303381	-0.065060
0.335817	0.201975	0.042996
-0.517425	-0.315845	-0.067502
0.342775	0.209939	0.044942
-0.538309	-0.324205	-0.069079
0.348379	0.216949	0.046674
-0.552158	-0.328396	-0.069780
0.352353	0.222781	0.048141
-0.558982	-0.328513	-0.069627
0.354569	0.227313	0.049312
-0.559083	-0.324818	-0.068678
0.355026	0.230497	0.050176
-0.552969	-0.317693	-0.067019
0.353820	0.232353	0.050733
-0.541324	-0.307615	-0.064752
0.351121	0.232946	0.050997
-0.524943	-0.295114	-0.061993
0.347137	0.232377	0.050986
-0.504682	-0.280744	-0.058861
0.342079	0.230749	0.050722
-0.481403	-0.265045	-0.055473
0.336141	0.228166	0.050224
-0.455935	-0.248529	-0.051936
0.329487	0.224721	0.049514
-0.429054	-0.231660	-0.048351
0.322245	0.220494	0.048607
-0.401462	-0.214850	-0.044802
0.314496	0.215544	0.047517
-0.373978	-0.198616	-0.041396
0.306600	0.210120	0.046298
-0.347537	-0.183517	-0.038248
0.299043	0.204547	0.045021
-0.322767	-0.169843	-0.035423
0.291971	0.198934	0.043711
-0.300058	-0.157772	-0.032958
0.285419	0.193335	0.042384
-0.279615	-0.147371	-0.030865
0.279324	0.187749	0.041042
-0.261523	-0.138640	-0.029140
0.273598	0.182168	0.039687
-0.245799	-0.131540	-0.027771
0.268171	0.176593	0.038324
-0.232421	-0.126020	-0.026746
0.263026	0.171062	0.036964
-0.221373	-0.122071	-0.026058
0.258291	0.165707	0.035639
-0.212684	-0.119612	-0.025686
0.254011	0.160584	0.034365
-0.206200	-0.118494	-0.025597
0.250180	0.155732	0.033152
-0.201746	-0.118556	-0.025754
0.246828	0.151244	0.032025
-0.199170	-0.119663	-0.026126
0.244008	0.147155	0.030994
-0.198252	-0.121645	-0.026674
0.241749	0.143516	0.030070
-0.198744	-0.124321	-0.027356
0.240077	0.140376	0.029268
-0.200415	-0.127525	-0.028138
0.239034	0.137791	0.028600
-0.203055	-0.131108	-0.028985
0.238672	0.135818	0.028081
-0.206475	-0.134936	-0.029869
0.239024	0.134497	0.027719
-0.210481	-0.138875	-0.030762
0.240115	0.133859	0.027522
-0.214900	-0.142809	-0.031637
0.241957	0.133923	0.027495
-0.219579	-0.146634	-0.032475
0.244540	0.134692	0.027637
-0.224378	-0.150263	-0.033257
0.247833	0.136147	0.027945
-0.229183	-0.153625	-0.033969
0.251678	0.138173	0.028394
-0.233745	-0.156567	-0.034578
0.255874	0.140647	0.028955
-0.237875	-0.158983	-0.035063
0.260266	0.143475	0.029607
-0.241465	-0.160822	-0.035414
0.264713	0.146564	0.030328
-0.244461	-0.162066	-0.035629
0.269082	0.149819	0.031097
-0.246842	-0.162722	-0.035710
0.273240	0.153143	0.031891
-0.248618	-0.162816	-0.035663
0.277058	0.156436	0.032687
-0.249819	-0.162391	-0.035500
0.280410	0.159600	0.033461
-0.250497	-0.161504	-0.035234
0.283187	0.162545	0.034194
-0.250728	-0.160226	-0.034880
0.285290	0.165195	0.034866
-0.250608	-0.158638	-0.034459
0.286653	0.167498	0.035466
-0.250276	-0.156856	-0.033995
0.287243	0.169387	0.035976
-0.249822	-0.154954	-0.033506
0.286995	0.170791	0.036379
-0.249312	-0.153001	-0.033007
0.285855	0.171652	0.036663
-0.248806	-0.151061	-0.032513
0.283793	0.171927	0.036816
-0.248374	-0.149204	-0.032038
0.280827	0.171603	0.036833
-0.248221	-0.147614	-0.031622
0.277207	0.170824	0.036745
-0.248546	-0.146440	-0.031298
0.273166	0.169713	0.036576
-0.249486	-0.145748	-0.031083
0.268827	0.168318	0.036338
-0.251057	-0.145558	-0.030980
0.264280	0.166677	0.036036
-0.253251	-0.145877	-0.030993
0.259633	0.164845	0.035684
-0.256047	-0.146703	-0.031122
0.255013	0.162887	0.035294
-0.259385	-0.148007	-0.031362
0.250523	0.160860	0.034880
-0.263177	-0.149738	-0.031700
0.246261	0.158816	0.034452
-0.267315	-0.151834	-0.032125
0.242317	0.156807	0.034023
-0.271680	-0.154222	-0.032621
0.238781	0.154887	0.033604
-0.276156	-0.156833	-0.033173
0.235748	0.153118	0.033208
-0.280615	-0.159583	-0.033762
0.233291	0.151546	0.032847
-0.284938	-0.162395	-0.034373
0.231485	0.150226	0.032533
-0.289006	-0.165188	-0.034987
0.230387	0.149199	0.032275
-0.292716	-0.167889	-0.035589
0.230047	0.148506	0.032084
-0.295969	-0.170428	-0.036162
0.230490	0.148174	0.031965
-0.298686	-0.172744	-0.036695
0.231739	0.148231	0.031926
-0.300801	-0.174782	-0.037174
0.233781	0.148682	0.031968
-0.302273	-0.176525	-0.037595
0.236630	0.149551	0.032098
-0.303098	-0.177942	-0.037950
0.240254	0.150834	0.032315
-0.303258	-0.179000	-0.038233
0.244584	0.152500	0.032614
-0.302739	-0.179675	-0.038436
0.249527	0.154510	0.032987
-0.301549	-0.179956	-0.038557
0.254978	0.156817	0.033424
-0.299711	-0.179841	-0.038595
0.260779	0.159332	0.033908
-0.297212	-0.179306	-0.038544
0.266767	0.161974	0.034422
-0.294078	-0.178352	-0.038402
0.272791	0.164671	0.034950
-0.290366	-0.177003	-0.038174
0.278714	0.167354	0.035479
-0.286157	-0.175288	-0.037865
0.284388	0.169947	0.035992
-0.281527	-0.173230	-0.037481
0.289650	0.172367	0.036474
-0.276563	-0.170889	-0.037031
0.294380	0.174544	0.036908
-0.271368	-0.168318	-0.036527
0.298462	0.176416	0.037282
-0.266047	-0.165577	-0.035981
0.301796	0.177929	0.037585
-0.260712	-0.162730	-0.035406
0.304302	0.179042	0.037807
-0.255475	-0.159844	-0.034815
0.305922	0.179719	0.037943
-0.250452	-0.156988	-0.034224
0.306626	0.179948	0.037987
-0.245823	-0.154287	-0.033658
0.306500	0.179781	0.037953
-0.241746	-0.151831	-0.033137
0.305606	0.179254	0.037847
-0.238332	-0.149687	-0.032675
0.303996	0.178393	0.037674
-0.235662	-0.147907	-0.032283
0.301728	0.177230	0.037441
-0.233786	-0.146525	-0.031970
0.298864	0.175793	0.037153
-0.232734	-0.145564	-0.031740
0.295482	0.174133	0.036822
-0.232528	-0.145044	-0.031599
0.291676	0.172294	0.036456
-0.233157	-0.144963	-0.031546
0.287530	0.170314	0.036063
-0.234578	-0.145304	-0.031580
0.283129	0.168234	0.035652
-0.236730	-0.146039	-0.031693
0.278559	0.166098	0.035230
-0.239536	-0.147130	-0.031881
0.273910	0.163946	0.034807
-0.242908	-0.148533	-0.032132
0.269270	0.161823	0.034391
-0.246746	-0.150201	-0.032439
0.264731	0.159772	0.033991
-0.250943	-0.152076	-0.032790
0.260373	0.157830	0.033615
-0.255382	-0.154098	-0.033173
0.256270	0.156031	0.033268
-0.259950	-0.156212	-0.033576
0.252498	0.154411	0.032959
-0.264532	-0.158354	-0.033987
0.249113	0.152993	0.032691
-0.269011	-0.160465	-0.034394
0.246165	0.151801	0.032470
-0.273290	-0.162494	-0.034787
0.243707	0.150861	0.032299
-0.277280	-0.164398	-0.035157
0.241775	0.150186	0.032183
-0.280908	-0.166139	-0.035497
0.240405	0.149790	0.032124
-0.284109	-0.167686	-0.035800
0.239614	0.149679	0.032121
-0.286832	-0.169008	-0.036060
0.239397	0.149844	0.032174
-0.289024	-0.170076	-0.036272
0.239728	0.150266	0.032277
-0.290642	-0.170866	-0.036430
0.240570	0.150920	0.032426
-0.291662	-0.171364	-0.036531
0.241877	0.151779	0.032615
-0.292072	-0.171563	-0.036575
0.243591	0.152808	0.032835
-0.291876	-0.171474	-0.036562
0.245668	0.153985	0.033082
-0.291109	-0.171110	-0.036496
0.248048	0.155273	0.033349
-0.289803	-0.170487	-0.036379
0.250659	0.156636	0.033628
-0.288001	-0.169626	-0.036217
0.253429	0.158032	0.033910
-0.285749	-0.168551	-0.036013
0.256280	0.159421	0.034188
-0.283106	-0.167291	-0.035772
0.259139	0.160766	0.034452
-0.280138	-0.165880	-0.035503
0.261939	0.162035	0.034698
-0.276937	-0.164370	-0.035215
0.264641	0.163212	0.034922
-0.273600	-0.162811	-0.034917
0.267212	0.164286	0.035122
-0.270224	-0.161254	-0.034622
0.269620	0.165246	0.035297
-0.266898	-0.159745	-0.034336
0.271839	0.166085	0.035445
-0.263710	-0.158326	-0.034069
0.273847	0.166798	0.035566
-0.260733	-0.157034	-0.033829
0.275625	0.167382	0.035660
-0.258036	-0.155902	-0.033621
0.277161	0.167838	0.035727
-0.255675	-0.154955	-0.033451
0.278448	0.168169	0.035769
-0.253695	-0.154213	-0.033321
0.279480	0.168378	0.035787
-0.252128	-0.153687	-0.033235
0.280258	0.168472	0.035783
-0.250986	-0.153368	-0.033189
0.280760	0.168439	0.035754
-0.250251	-0.153246	-0.033182
0.280975	0.168279	0.035700
-0.249910	-0.153310	-0.033210
0.280915	0.168004	0.035626
-0.249950	-0.153553	-0.033273
0.280601	0.167629	0.035534
-0.250357	-0.153963	-0.033367
0.280061	0.167174	0.035428
-0.251108	-0.154526	-0.033490
0.279327	0.166657	0.035312
-0.252174	-0.155224	-0.033637
0.278432	0.166100	0.035192
-0.253520	-0.156037	-0.033806
0.277411	0.165520	0.035071
-0.255107	-0.156941	-0.033990
0.276296	0.164935	0.034952
-0.256887	-0.157912	-0.034185
0.275118	0.164362	0.034838
-0.258818	-0.158925	-0.034387
0.273913	0.163816	0.034734
-0.260850	-0.159955	-0.034590
0.272707	0.163310	0.034641
-0.262933	-0.160977	-0.034788
0.271523	0.162853	0.034561
-0.265016	-0.161962	-0.034977
0.270380	0.162450	0.034494
-0.267053	-0.162891	-0.035153
0.269297	0.162107	0.034443
-0.269001	-0.163742	-0.035311
0.268288	0.161826	0.034405
-0.270816	-0.164494	-0.035448
0.267358	0.161605	0.034381
-0.272460	-0.165132	-0.035561
0.266512	0.161439	0.034369
-0.273903	-0.165643	-0.035647
0.265751	0.161324	0.034368
-0.275119	-0.166017	-0.035704
0.265075	0.161254	0.034376
-0.276088	-0.166249	-0.035732
0.264476	0.161218	0.034390
-0.276795	-0.166334	-0.035730
0.263947	0.161206	0.034409
-0.277233	-0.166274	-0.035699
0.263479	0.161210	0.034429
-0.277399	-0.166073	-0.035640
0.263064	0.161221	0.034448
-0.277307	-0.165743	-0.035555
0.262701	0.161238	0.034467
-0.276977	-0.165302	-0.035449
0.262390	0.161255	0.034484
-0.276434	-0.164767	-0.035326
0.262127	0.161268	0.034497
-0.275704	-0.164156	-0.035188
0.261911	0.161273	0.034507
-0.274818	-0.163490	-0.035042
0.261741	0.161269	0.034511
-0.273807	-0.162789	-0.034890
0.261614	0.161255	0.034511
-0.272703	-0.162072	-0.034737
0.261530	0.161230	0.034506
-0.271539	-0.161358	-0.034587
0.261486	0.161193	0.034496
-0.270349	-0.160668	-0.034444
0.261488	0.161149	0.034482
-0.269163	-0.160018	-0.034312
0.261533	0.161098	0.034464
-0.268009	-0.159422	-0.034193
0.261623	0.161044	0.034444
-0.266911	-0.158891	-0.034090
0.261757	0.160989	0.034421
-0.265891	-0.158437	-0.034004
0.261935	0.160936	0.034398
-0.264967	-0.158065	-0.033937
0.262158	0.160890	0.034374
-0.264153	-0.157780	-0.033889
0.262427	0.160854	0.034352
-0.263461	-0.157586	-0.033861
0.262742	0.160832	0.034332
-0.262897	-0.157482	-0.033853
0.263102	0.160829	0.034316
-0.262464	-0.157464	-0.033864
0.263507	0.160847	0.034304
-0.262161	-0.157530	-0.033892
0.263955	0.160890	0.034298
-0.261986	-0.157672	-0.033936
0.264445	0.160960	0.034297
-0.261933	-0.157882	-0.033995
0.264973	0.161059	0.034304
-0.261992	-0.158152	-0.034065
0.265535	0.161189	0.034318
-0.262153	-0.158471	-0.034145
0.266126	0.161348	0.034340
-0.262404	-0.158829	-0.034232
0.266742	0.161538	0.034369
-0.262730	-0.159215	-0.034324
0.267374	0.161755	0.034406
-0.263119	-0.159618	-0.034419
0.268015	0.161998	0.034449
-0.263557	-0.160027	-0.034513
0.268658	0.162263	0.034499
-0.264026	-0.160429	-0.034605
0.269287	0.162542	0.034554
-0.264507	-0.160810	-0.034690
0.269885	0.162825	0.034611
-0.264983	-0.161161	-0.034768
0.270440	0.163107	0.034670
-0.265439	-0.161474	-0.034836
0.270943	0.163380	0.034728
-0.265868	-0.161744	-0.034894
0.271385	0.163641	0.034785
-0.266260	-0.161967	-0.034940
0.271758	0.163882	0.034840
-0.266611	-0.162141	-0.034975
0.272056	0.164101	0.034891
-0.266919	-0.162267	-0.034998
0.272273	0.164291	0.034937
-0.267180	-0.162345	-0.035010
0.272406	0.164448	0.034977
-0.267396	-0.162377	-0.035011
0.272451	0.164569	0.035011
-0.267568	-0.162366	-0.035002
0.272408	0.164651	0.035036
-0.267699	-0.162317	-0.034984
0.272275	0.164692	0.035054
-0.267793	-0.162234	-0.034959
0.272056	0.164690	0.035063
-0.267855	-0.162123	-0.034927
0.271752	0.164645	0.035063
-0.267888	-0.161990	-0.034890
0.271369	0.164556	0.035053
-0.267900	-0.161840	-0.034849
0.270913	0.164426	0.035035
-0.267896	-0.161681	-0.034807
0.270393	0.164257	0.035008
-0.267882	-0.161517	-0.034763
0.269818	0.164052	0.034973
-0.267863	-0.161355	-0.034720
0.269198	0.163816	0.034931
-0.267842	-0.161198	-0.034678
0.268543	0.163552	0.034882
-0.267823	-0.161051	-0.034639
0.267863	0.163265	0.034827
-0.267807	-0.160916	-0.034603
0.267171	0.162960	0.034768
-0.267796	-0.160796	-0.034571
0.266479	0.162644	0.034706
-0.267792	-0.160693	-0.034543
0.265801	0.162326	0.034643
-0.267800	-0.160612	-0.034521
0.265153	0.162014	0.034580
-0.267820	-0.160554	-0.034504
0.264548	0.161713	0.034518
-0.267853	-0.160519	-0.034493
0.263996	0.161430	0.034459
-0.267895	-0.160506	-0.034488
0.263508	0.161171	0.034405
-0.267944	-0.160513	-0.034488
0.263092	0.160940	0.034355
-0.267996	-0.160537	-0.034492
0.262755	0.160741	0.034312
-0.268047	-0.160576	-0.034501
0.262500	0.160579	0.034276
-0.268093	-0.160627	-0.034513
0.262333	0.160455	0.034247
-0.268129	-0.160685	-0.034527
0.262254	0.160371	0.034226
-0.268151	-0.160748	-0.034543
0.262264	0.160329	0.034213
-0.268155	-0.160811	-0.034560
0.262359	0.160327	0.034208
-0.268138	-0.160872	-0.034577
0.262537	0.160366	0.034212
-0.268096	-0.160927	-0.034593
0.262793	0.160443	0.034223
-0.268028	-0.160973	-0.034608
0.263120	0.160556	0.034242
-0.267932	-0.161008	-0.034621
0.263511	0.160702	0.034268
-0.267809	-0.161031	-0.034632
0.263956	0.160877	0.034300
-0.267660	-0.161041	-0.034640
0.264447	0.161078	0.034337
-0.267486	-0.161037	-0.034645
0.264973	0.161298	0.034378
-0.267290	-0.161019	-0.034647
0.265523	0.161534	0.034423
-0.267075	-0.160987	-0.034647
0.266086	0.161780	0.034471
-0.266844	-0.160942	-0.034643
0.266650	0.162031	0.034519
-0.266604	-0.160887	-0.034637
0.267206	0.162281	0.034568
-0.266358	-0.160822	-0.034629
0.267742	0.162526	0.034616
-0.266114	-0.160751	-0.034618
0.268250	0.162760	0.034663
-0.265876	-0.160676	-0.034607
0.268721	0.162980	0.034707
-0.265651	-0.160600	-0.034595
0.269146	0.163182	0.034747
-0.265446	-0.160526	-0.034582
0.269521	0.163363	0.034784
-0.265267	-0.160458	-0.034571
0.269841	0.163521	0.034816
-0.265118	-0.160399	-0.034560
0.270102	0.163653	0.034843
-0.265006	-0.160350	-0.034551
0.270301	0.163758	0.034865
-0.264931	-0.160313	-0.034544
0.270434	0.163833	0.034881
-0.264894	-0.160288	-0.034539
0.270498	0.163877	0.034891
-0.264897	-0.160276	-0.034536
0.270496	0.163891	0.034896
-0.264939	-0.160279	-0.034535
0.270430	0.163875	0.034894
-0.265022	-0.160298	-0.034537
0.270303	0.163831	0.034886
-0.265145	-0.160332	-0.034542
0.270120	0.163761	0.034874
-0.265304	-0.160382	-0.034549
0.269889	0.163669	0.034857
-0.265499	-0.160446	-0.034560
0.269614	0.163556	0.034837
-0.265725	-0.160524	-0.034572
0.269304	0.163427	0.034812
-0.265977	-0.160613	-0.034587
0.268966	0.163285	0.034786
