## Supplementary material for "Visualising joint force-velocity properties in musculoskeletal models": Code&Data: A03_FB_P00_f2_ctrqOutput.csv

19.797430	16.702798	3.405300
4.037884	3.352622	0.507301
14.956210	12.184908	2.498996
6.405401	4.730086	0.867340
12.827634	10.097793	2.035437
7.686685	5.484806	1.017608
11.696632	8.892323	1.754067
8.383792	5.811601	1.066828
10.995475	8.045702	1.546556
8.757896	5.877194	1.056834
10.506283	7.367013	1.374038
8.943081	5.774983	1.009750
10.139270	6.774019	1.219829
9.020224	5.560995	0.938463
9.855318	6.225168	1.075446
9.042241	5.269456	0.850748
9.639987	5.699835	0.936705
9.047588	4.922107	0.751454
9.491020	5.188125	0.801633
9.061124	4.535508	0.644378
9.411813	4.683552	0.668786
9.108994	4.121311	0.532003
9.404612	4.185333	0.538236
9.206574	3.687255	0.416043
9.478033	3.693065	0.409811
9.366512	3.241060	0.298264
9.635360	3.207440	0.283754
9.598397	2.788652	0.180008
9.879963	2.729948	0.160462
9.908723	2.334917	0.062407
10.213962	2.262516	0.040435
10.301412	1.883891	-0.053583
10.635587	1.803993	-0.075780
10.777489	1.438712	-0.165996
11.147612	1.361445	-0.186810
11.340025	1.009296	-0.273242
11.749303	0.940725	-0.292005
11.988350	0.601313	-0.374550
12.437056	0.544852	-0.390612
12.719548	0.218082	-0.469269
13.206988	0.176655	-0.482107
13.529473	-0.137946	-0.556998
14.059481	-0.155386	-0.565783
14.415741	-0.461199	-0.637710
14.987606	-0.449326	-0.641343
15.365558	-0.748547	-0.710742
15.966065	-0.710849	-0.708916
16.370146	-1.004296	-0.776632
17.001220	-0.940910	-0.769714
17.429712	-1.228231	-0.836054
18.089248	-1.139626	-0.824795
18.704906	-1.499738	-0.910315
19.590045	-1.364361	-0.894014
20.245074	-1.732569	-0.982866
21.186673	-1.551297	-0.962218
21.874185	-1.923489	-1.056333
22.865259	-1.698071	-1.034339
23.577477	-2.083009	-1.137376
24.606567	-1.832805	-1.118015
25.321176	-2.302784	-1.242682
26.377149	-2.103754	-1.238342
27.119930	-2.599773	-1.371208
28.185970	-2.400936	-1.363650
28.935276	-2.895265	-1.491705
29.992395	-2.702372	-1.479883
30.743444	-3.169047	-1.595984
31.773770	-2.983731	-1.578215
32.518914	-3.402267	-1.676814
33.507040	-3.223480	-1.651689
34.236895	-3.580060	-1.729379
35.169941	-3.406768	-1.696376
35.874418	-3.695064	-1.751974
36.741931	-3.527647	-1.711449
37.410995	-3.747674	-1.745362
38.204534	-3.588177	-1.698171
38.828713	-3.744449	-1.711643
39.541418	-3.595940	-1.658698
40.111673	-3.695508	-1.653210
40.736994	-3.560584	-1.595056
41.243014	-3.611313	-1.571950
41.773463	-3.491718	-1.508715
42.203839	-3.502621	-1.469323
42.632237	-3.399792	-1.400902
42.977042	-3.383292	-1.347050
43.298906	-3.298813	-1.273198
43.548840	-3.268454	-1.206885
43.760693	-3.203931	-1.127508
43.888336	-3.209152	-1.052231
43.960724	-3.214094	-0.974335
43.972786	-3.227402	-0.898235
43.945183	-3.221820	-0.821199
43.872897	-3.212261	-0.747077
43.761861	-3.185632	-0.672976
43.609274	-3.150251	-0.601053
43.419133	-3.097167	-0.529307
43.189201	-3.032257	-0.459158
42.922229	-2.949184	-0.389135
42.616291	-2.852410	-0.320201
42.273047	-2.737742	-0.251301
41.890381	-2.609355	-0.183244
41.469262	-2.464306	-0.115224
41.007306	-2.306839	-0.048038
40.505028	-2.134755	0.018946
39.958640	-1.956244	0.082416
39.368943	-1.769187	0.141295
38.736877	-1.566224	0.201878
38.050401	-1.371441	0.257264
37.322707	-1.156470	0.314817
36.533862	-0.959317	0.365582
35.705587	-0.737011	0.419777
34.808982	-0.544442	0.464818
33.876584	-0.316985	0.515640
32.858857	-0.137538	0.553834
31.830619	0.097152	0.601484
30.722938	0.262891	0.631675
29.624602	0.515492	0.678107
28.423833	0.657495	0.698369
27.259951	0.928955	0.744248
25.960560	1.033280	0.752273
24.755919	1.319433	0.797362
23.359647	1.385133	0.793570
22.088093	1.712741	0.843664
20.573233	1.701820	0.820916
21.462602	4.846888	1.993138
23.152919	11.194730	1.825150
14.093942	-2.044230	0.654242
18.399960	8.230956	1.894215
18.067485	10.596001	1.876340
8.474200	-1.958370	-0.012119
15.909540	11.585387	2.619482
3.701604	-3.548886	-0.521163
13.853139	13.377182	2.967451
-1.136367	-5.207907	-0.903230
11.559642	14.451353	3.145599
-5.582091	-6.181593	-1.136446
9.220898	14.029445	3.025030
-0.820110	6.059321	0.880980
-2.715654	4.772959	1.097236
-3.818724	5.122592	1.056741
-5.684557	4.521553	0.938913
-6.762264	4.631157	0.945077
-8.543735	4.071982	0.817860
-9.626563	4.075220	0.806934
-11.290765	3.533703	0.683824
-12.363904	3.451175	0.656277
-13.901249	2.923981	0.537151
-14.938271	2.774045	0.496537
-16.341173	2.260409	0.381095
-17.314435	2.060867	0.330982
-18.573328	1.562479	0.219419
-19.455968	1.330149	0.163180
-20.559139	0.850797	0.056149
-21.325532	0.601417	-0.003055
-22.260704	0.145549	-0.104785
-22.920873	-0.136158	-0.171586
-23.685269	-0.579280	-0.270583
-24.244689	-0.926896	-0.349606
-24.789645	-1.322974	-0.438385
-25.190227	-1.669535	-0.516815
-25.518706	-2.020730	-0.596087
-25.722333	-2.336883	-0.668077
-25.823336	-2.633498	-0.736063
-25.800233	-2.893810	-0.796646
-25.656231	-3.118538	-0.850040
-25.381520	-3.299083	-0.894436
-24.974168	-3.432672	-0.929054
-24.430506	-3.516583	-0.952774
-23.751314	-3.553337	-0.965190
-22.953740	-3.538481	-0.965233
-22.110323	-3.498657	-0.955686
-21.207837	-3.429808	-0.938029
-20.240785	-3.321143	-0.910659
-19.226820	-3.186788	-0.876951
-18.169449	-3.029549	-0.837829
-17.076717	-2.853720	-0.794055
-15.954460	-2.660820	-0.746277
-14.809727	-2.452826	-0.694726
-13.649310	-2.230308	-0.639748
-12.481048	-1.994094	-0.581407
-11.313317	-1.744175	-0.519800
-10.155854	-1.480497	-0.454854
-9.019791	-1.202453	-0.386428
-7.918340	-0.909226	-0.314247
-6.867118	-0.599873	-0.237957
-5.884325	-0.274248	-0.157252
-4.989568	0.064891	-0.072293
-4.154123	0.360732	0.005198
-3.411134	0.651339	0.079640
-2.681202	0.933792	0.150201
-1.975110	1.200537	0.216321
-1.291435	1.450469	0.277855
-0.632023	1.682241	0.334627
0.001811	1.895479	0.386644
0.608195	2.089869	0.433898
1.200935	2.271645	0.477969
1.754864	2.430845	0.516461
2.277181	2.571850	0.550412
2.764010	2.693200	0.579494
3.216693	2.796478	0.604063
3.634408	2.881975	0.624174
4.017675	2.950772	0.640067
4.366544	3.003689	0.651927
4.681512	3.041785	0.660003
4.963021	3.066083	0.664552
5.211716	3.077671	0.665866
5.428294	3.077611	0.664252
5.613575	3.066944	0.660032
5.759562	3.033650	0.652899
5.896536	3.009967	0.647204
5.994007	2.968834	0.637975
6.065402	2.917395	0.626814
6.106040	2.852756	0.613132
6.119940	2.777281	0.597440
6.107062	2.690858	0.579709
6.069275	2.594656	0.560167
6.007478	2.489222	0.538907
5.923077	2.375428	0.516085
5.817249	2.253982	0.491822
5.691135	2.125501	0.466222
5.546281	1.990950	0.439457
5.383991	1.851084	0.411660
5.205623	1.706639	0.382960
5.012563	1.558355	0.353490
4.806215	1.406959	0.323380
4.588011	1.253171	0.292763
4.359401	1.097700	0.261769
4.121854	0.941244	0.230530
3.876854	0.784483	0.199175
3.625899	0.628089	0.167831
3.370493	0.472713	0.136626
3.112144	0.318991	0.105684
2.852354	0.167540	0.075126
2.592617	0.018958	0.045073
2.334430	-0.126139	0.015498
2.075815	-0.270683	-0.014028
1.823397	-0.409378	-0.042410
1.574978	-0.544466	-0.070110
1.335127	-0.672857	-0.096505
1.102763	-0.795866	-0.121856
0.880855	-0.911613	-0.145773
0.669176	-1.020649	-0.168363
0.469670	-1.121795	-0.189378
0.282467	-1.215203	-0.208844
0.108816	-1.300096	-0.226598
-0.051145	-1.376480	-0.242636
-0.197021	-1.443921	-0.256869
-0.329193	-1.502352	-0.269288
-0.446763	-1.551352	-0.279793
-0.549886	-1.590944	-0.288385
-0.638506	-1.621012	-0.295056
-0.713397	-1.642060	-0.299926
-0.775916	-1.652171	-0.302573
-0.828418	-1.652658	-0.303248
-0.869289	-1.643414	-0.301910
-0.899446	-1.625142	-0.298691
-0.919113	-1.598194	-0.293647
-0.928940	-1.563234	-0.286903
-0.929404	-1.520808	-0.278557
-0.921146	-1.471584	-0.268737
-0.904754	-1.416190	-0.257565
-0.880896	-1.355306	-0.245174
-0.850202	-1.289571	-0.231695
-0.813350	-1.219644	-0.217264
-0.770991	-1.146146	-0.202015
-0.725383	-1.072094	-0.186193
-0.679060	-1.000200	-0.170589
-0.627675	-0.925901	-0.154493
-0.572609	-0.849113	-0.138053
-0.513952	-0.769720	-0.121254
-0.452585	-0.688323	-0.104215
-0.388880	-0.605223	-0.086990
-0.323568	-0.520987	-0.069691
-0.257484	-0.436397	-0.052475
-0.190654	-0.351406	-0.035316
-0.124122	-0.266870	-0.018389
-0.058123	-0.183049	-0.001737
0.006548	-0.100610	0.014508
0.070548	-0.019058	0.030422
0.131530	0.059579	0.045630
0.191996	0.137524	0.060652
0.247603	0.211139	0.074683
0.300548	0.281903	0.088051
0.348540	0.348067	0.100394
0.392586	0.410265	0.111860
0.431387	0.467477	0.122244
0.465395	0.519955	0.131610
0.493869	0.567097	0.139842
0.517019	0.608999	0.146970
0.534441	0.645323	0.152932
0.546265	0.676128	0.157748
0.552310	0.701257	0.161394
0.552706	0.720791	0.163894
0.547431	0.734714	0.165249
0.536671	0.743160	0.165494
0.520536	0.746227	0.164654
0.499262	0.744111	0.162774
0.473064	0.737004	0.159897
0.442239	0.725165	0.156079
0.407087	0.708861	0.151379
0.367962	0.688406	0.145863
0.325230	0.664123	0.139600
0.279290	0.636364	0.132664
0.230552	0.605490	0.125132
0.179446	0.571874	0.117081
0.126404	0.535889	0.108589
0.071868	0.497910	0.099737
0.016274	0.458302	0.090600
-0.039981	0.417421	0.081189
-0.095673	0.376021	0.071649
-0.152311	0.332081	0.061971
-0.205769	0.290571	0.052740
-0.262301	0.245172	0.042795
-0.315196	0.201128	0.033225
-0.369674	0.154492	0.023180
-0.420261	0.109572	0.013551
-0.471068	0.063272	0.003685
-0.517978	0.018715	-0.005763
-0.564948	-0.027219	-0.015462
-0.608426	-0.072033	-0.024872
-0.649816	-0.116521	-0.034157
-0.686863	-0.158707	-0.042916
-0.721086	-0.199719	-0.051384
-0.750752	-0.238165	-0.059274
-0.776884	-0.274732	-0.066730
-0.798301	-0.308452	-0.073553
-0.815669	-0.339734	-0.079832
-0.828207	-0.367905	-0.085427
-0.836369	-0.393216	-0.090395
-0.839657	-0.415202	-0.094641
-0.838413	-0.434031	-0.098204
-0.832346	-0.449396	-0.101023
-0.821745	-0.461429	-0.103129
-0.806479	-0.469946	-0.104487
-0.786820	-0.475076	-0.105128
-0.762761	-0.476734	-0.105036
-0.734582	-0.475061	-0.104246
-0.702316	-0.470122	-0.102774
-0.666567	-0.461410	-0.100520
-0.627847	-0.450233	-0.097756
-0.585139	-0.435728	-0.094307
-0.539818	-0.418933	-0.090389
-0.491179	-0.399291	-0.085891
-0.440348	-0.377615	-0.080982
-0.386929	-0.353578	-0.075596
-0.331840	-0.327849	-0.069873
-0.274888	-0.300249	-0.063777
-0.216857	-0.271345	-0.057428
-0.157687	-0.241057	-0.050809
-0.098068	-0.209880	-0.044022
-0.038071	-0.177864	-0.037069
0.021514	-0.145700	-0.030075
0.081033	-0.113212	-0.022976
0.139942	-0.080671	-0.015918
0.198345	-0.047657	-0.008763
0.255177	-0.015055	-0.001704
0.310897	0.017577	0.005344
0.365594	0.050617	0.012456
0.418043	0.083046	0.019416
0.468231	0.114703	0.026196
0.515740	0.145322	0.032735
0.560349	0.174712	0.038995
0.601784	0.202672	0.044934
0.639829	0.229029	0.050516
0.674273	0.253612	0.055706
0.704925	0.276260	0.060470
0.731638	0.296843	0.064781
0.754277	0.315241	0.068616
0.772752	0.331358	0.071955
0.786987	0.345113	0.074782
0.796946	0.356451	0.077086
0.802615	0.365328	0.078859
0.804014	0.371728	0.080099
0.801184	0.375646	0.080806
0.794202	0.377103	0.080984
0.783164	0.376131	0.080642
0.768194	0.372786	0.079791
0.749440	0.367135	0.078448
0.727072	0.359263	0.076630
0.701279	0.349270	0.074360
0.672271	0.337266	0.071661
0.640272	0.323377	0.068562
0.605522	0.307735	0.065090
0.568273	0.290483	0.061278
0.528787	0.271772	0.057158
0.487331	0.251756	0.052763
0.444176	0.230595	0.048117
0.399713	0.208548	0.043268
0.354039	0.185770	0.038319
0.307262	0.161898	0.033145
0.260331	0.138093	0.027975
0.211921	0.113186	0.022594
0.163833	0.088614	0.017301
0.114710	0.063096	0.011839
0.066612	0.038362	0.006544
0.017957	0.013041	0.001142
-0.029164	-0.011221	-0.004026
-0.077031	-0.036326	-0.009363
-0.122615	-0.059885	-0.014358
-0.168016	-0.083601	-0.019376
-0.210771	-0.105544	-0.024011
-0.252815	-0.127328	-0.028601
-0.291858	-0.147140	-0.032768
-0.329734	-0.166514	-0.036832
-0.364300	-0.183749	-0.040440
-0.397313	-0.200311	-0.043896
-0.426770	-0.214609	-0.046872
-0.454359	-0.228046	-0.049659
-0.478209	-0.239130	-0.051948
-0.499953	-0.249214	-0.054020
-0.517857	-0.256913	-0.055589
-0.533490	-0.263519	-0.056925
-0.545255	-0.267755	-0.057761
-0.554665	-0.270857	-0.058357
-0.560254	-0.271650	-0.058468
-0.563478	-0.271316	-0.058341
-0.562999	-0.268776	-0.057753
-0.560221	-0.265164	-0.056938
-0.553921	-0.259486	-0.055693
-0.545456	-0.252830	-0.054243
-0.533708	-0.244281	-0.052399
-0.519990	-0.234886	-0.050378
-0.503275	-0.223795	-0.048005
-0.484840	-0.212019	-0.045490
-0.463751	-0.198789	-0.042670
-0.441383	-0.185277	-0.039774
-0.416563	-0.170432	-0.036595
-0.390714	-0.155328	-0.033360
-0.362921	-0.139176	-0.029925
-0.334380	-0.122927	-0.026471
-0.304187	-0.105801	-0.022832
-0.273629	-0.088798	-0.019220
-0.241780	-0.071126	-0.015466
-0.209960	-0.053814	-0.011788
-0.177216	-0.036046	-0.008016
-0.144877	-0.018857	-0.004366
-0.111963	-0.001412	-0.000663
-0.079831	0.015231	0.002871
-0.047070	0.032363	0.006502
-0.015867	0.048099	0.009842
0.015703	0.064071	0.013230
0.045412	0.078337	0.016259
0.075358	0.092654	0.019300
0.103154	0.105220	0.021972
0.130778	0.117654	0.024617
0.156056	0.128244	0.026873
0.180888	0.138575	0.029075
0.203191	0.147000	0.030875
0.224827	0.155074	0.032602
0.243795	0.161214	0.033920
0.261927	0.166949	0.035153
0.277299	0.170754	0.035978
0.291716	0.174134	0.036713
0.303331	0.175623	0.037047
0.313922	0.176698	0.037294
0.321715	0.175951	0.037154
0.328466	0.174831	0.036934
0.332468	0.171983	0.036348
0.335453	0.168831	0.035696
0.335779	0.164065	0.034700
0.335158	0.159086	0.033659
0.332004	0.152623	0.032301
0.327950	0.145967	0.030917
0.321741	0.138260	0.029288
0.314561	0.130337	0.027618
0.305371	0.121320	0.025729
0.295449	0.112283	0.023831
0.283774	0.102339	0.021769
0.271439	0.092404	0.019704
0.257577	0.081747	0.017487
0.243299	0.071275	0.015308
0.227663	0.060182	0.013000
0.211870	0.049442	0.010764
0.194904	0.038196	0.008421
0.178066	0.027500	0.006192
0.160211	0.016378	0.003872
0.142779	0.006002	0.001706
0.124467	-0.004742	-0.000537
0.106815	-0.014617	-0.002601
0.088381	-0.024842	-0.004741
0.071010	-0.033895	-0.006638
0.052947	-0.043265	-0.008603
0.036229	-0.051287	-0.010290
0.018908	-0.059605	-0.012039
0.003188	-0.066418	-0.013478
-0.013071	-0.073528	-0.014979
-0.027492	-0.078932	-0.016129
-0.042493	-0.084718	-0.017358
-0.055396	-0.088627	-0.018200
-0.068966	-0.092998	-0.019136
-0.080200	-0.095370	-0.019661
-0.092150	-0.098317	-0.020304
-0.101547	-0.099140	-0.020508
-0.111771	-0.100694	-0.020863
-0.119222	-0.099997	-0.020753
-0.127668	-0.100229	-0.020833
-0.133116	-0.098082	-0.020423
-0.139777	-0.097107	-0.020252
-0.143206	-0.093607	-0.019561
-0.148131	-0.091570	-0.019170
-0.149578	-0.086853	-0.018224
-0.152895	-0.083983	-0.017652
-0.152457	-0.078268	-0.016485
-0.154251	-0.074712	-0.015764
-0.151983	-0.068061	-0.014404
-0.152439	-0.064025	-0.013581
-0.148452	-0.056600	-0.012059
-0.147794	-0.052309	-0.011190
-0.142221	-0.044267	-0.009540
-0.140652	-0.039940	-0.008662
-0.133640	-0.031438	-0.006915
-0.131398	-0.027299	-0.006074
-0.123108	-0.018490	-0.004260
-0.120454	-0.014769	-0.003503
-0.111038	-0.005788	-0.001650
-0.108244	-0.002715	-0.001026
-0.097843	0.006329	0.000844
-0.095114	0.008627	0.001308
-0.083935	0.017574	0.003162
-0.081494	0.018914	0.003431
-0.069738	0.027617	0.005240
-0.067805	0.027840	0.005282
-0.055599	0.036235	0.007031
-0.054395	0.035198	0.006816
-0.041828	0.043261	0.008502
-0.041569	0.040841	0.008003
-0.028691	0.048589	0.009629
-0.029580	0.044679	0.008825
-0.016396	0.052174	0.010402
-0.018629	0.046679	0.009273
-0.005098	0.054032	0.010825
-0.008870	0.046867	0.009352
0.005103	0.054236	0.010910
-0.000403	0.045300	0.009071
0.014184	0.052933	0.010686
0.006690	0.042070	0.008450
0.022186	0.050301	0.010190
0.012383	0.037349	0.007521
0.029146	0.046551	0.009464
0.016676	0.031251	0.006315
0.035275	0.042075	0.008575
0.019509	0.023922	0.004859
0.040701	0.037080	0.007584
0.020937	0.015573	0.003192
0.045589	0.031845	0.006552
0.020999	0.006371	0.001351
0.050180	0.026733	0.005550
0.019736	-0.003514	-0.000627
0.054655	0.022017	0.004629
0.017256	-0.013858	-0.002697
0.059142	0.017906	0.003832
0.013753	-0.024369	-0.004802
0.063847	0.014721	0.003221
0.009268	-0.034920	-0.006918
0.069039	0.012789	0.002864
0.003790	-0.045437	-0.009028
0.075009	0.012433	0.002824
-0.002738	-0.055890	-0.011129
0.082045	0.013952	0.003164
-0.010403	-0.066294	-0.013225
0.090424	0.017620	0.003937
-0.019330	-0.076713	-0.015331
0.100406	0.023689	0.005198
-0.029694	-0.087271	-0.017473
0.112248	0.032382	0.006990
-0.041703	-0.098134	-0.019687
0.126175	0.043872	0.009350
-0.055580	-0.109495	-0.022014
0.142357	0.058260	0.012305
-0.071314	-0.121233	-0.024456
0.160586	0.075274	0.015808
-0.088758	-0.133251	-0.026998
0.180549	0.094589	0.019795
-0.107664	-0.145383	-0.029605
0.201771	0.115736	0.024165
-0.127651	-0.157371	-0.032223
0.223607	0.138089	0.028788
-0.148211	-0.168876	-0.034779
0.245274	0.160903	0.033508
-0.168748	-0.179520	-0.037188
0.265909	0.183361	0.038155
-0.188635	-0.188931	-0.039365
0.284648	0.204646	0.042559
-0.207281	-0.196787	-0.041232
0.300704	0.224005	0.046561
-0.224213	-0.202840	-0.042728
0.313384	0.240852	0.050042
-0.239147	-0.207020	-0.043829
0.322288	0.254696	0.052900
-0.251838	-0.209411	-0.044543
0.327252	0.265286	0.055082
-0.262283	-0.210223	-0.044908
0.328334	0.272569	0.056577
-0.270679	-0.209625	-0.044956
0.325613	0.276456	0.057369
-0.277269	-0.208088	-0.044760
0.319581	0.277321	0.057526
-0.282531	-0.206116	-0.044429
0.310884	0.275611	0.057142
-0.286852	-0.204027	-0.044043
0.300043	0.271655	0.056288
-0.290467	-0.202037	-0.043655
0.287507	0.265745	0.055027
-0.293524	-0.200308	-0.043302
0.273706	0.258182	0.053420
-0.296119	-0.198946	-0.043011
0.259064	0.249278	0.051532
-0.298305	-0.198014	-0.042795
0.243991	0.239344	0.049429
-0.300097	-0.197528	-0.042662
0.228876	0.228685	0.047174
-0.301483	-0.197469	-0.042609
0.214093	0.217603	0.044833
-0.302431	-0.197815	-0.042630
0.200010	0.206411	0.042471
-0.302873	-0.198464	-0.042707
0.186911	0.195355	0.040140
-0.302730	-0.199333	-0.042822
0.175080	0.184698	0.037898
-0.301915	-0.200297	-0.042951
0.164736	0.174647	0.035788
-0.300360	-0.201271	-0.043076
0.156096	0.165431	0.033860
-0.298009	-0.202141	-0.043175
0.149313	0.157218	0.032150
-0.294814	-0.202810	-0.043229
0.144484	0.150143	0.030685
-0.290735	-0.203184	-0.043220
0.141670	0.144317	0.029490
-0.285761	-0.203186	-0.043132
0.140897	0.139825	0.028583
-0.279912	-0.202761	-0.042956
0.142148	0.136720	0.027974
-0.273229	-0.201886	-0.042688
0.145377	0.135035	0.027670
-0.265780	-0.200603	-0.042339
0.150456	0.134700	0.027658
-0.257615	-0.198799	-0.041887
0.157056	0.135482	0.027890
-0.248623	-0.196264	-0.041291
0.164810	0.137245	0.028332
-0.238847	-0.192987	-0.040548
0.173497	0.139824	0.028947
-0.228358	-0.188946	-0.039653
0.182812	0.143039	0.029694
-0.217247	-0.184158	-0.038612
0.192441	0.146705	0.030534
-0.205637	-0.178670	-0.037433
0.202078	0.150635	0.031426
-0.193677	-0.172555	-0.036132
0.211424	0.154638	0.032330
-0.181532	-0.165905	-0.034728
0.220200	0.158543	0.033207
-0.169394	-0.158846	-0.033247
0.228153	0.162181	0.034023
-0.157456	-0.151505	-0.031714
0.235056	0.165407	0.034745
-0.145927	-0.144035	-0.030162
0.240714	0.168081	0.035345
-0.134996	-0.136574	-0.028617
0.244965	0.170094	0.035799
-0.124855	-0.129274	-0.027110
0.247686	0.171353	0.036088
-0.115674	-0.122274	-0.025670
0.248787	0.171784	0.036196
-0.107597	-0.115700	-0.024321
0.248212	0.171335	0.036113
-0.100739	-0.109661	-0.023086
0.245941	0.169974	0.035831
-0.095236	-0.104318	-0.021995
0.242063	0.167764	0.035364
-0.091339	-0.099969	-0.021103
0.236911	0.164974	0.034765
-0.089247	-0.096756	-0.020444
0.230699	0.161725	0.034063
-0.089016	-0.094727	-0.020031
0.223585	0.158097	0.033275
-0.090618	-0.093887	-0.019867
0.215724	0.154171	0.032419
-0.093963	-0.094201	-0.019943
0.207266	0.150022	0.031514
-0.098922	-0.095603	-0.020246
0.198372	0.145733	0.030575
-0.105337	-0.098014	-0.020759
0.189217	0.141395	0.029625
-0.113045	-0.101332	-0.021461
0.179971	0.137114	0.028685
-0.121853	-0.105439	-0.022326
0.170820	0.132969	0.027773
-0.131539	-0.110207	-0.023328
0.161936	0.129057	0.026910
-0.141855	-0.115542	-0.024447
0.153540	0.125528	0.026129
-0.152661	-0.121341	-0.025661
0.145849	0.122496	0.025454
-0.163758	-0.127469	-0.026942
0.139027	0.120037	0.024902
-0.174928	-0.133794	-0.028264
0.133224	0.118226	0.024490
-0.185967	-0.140190	-0.029599
0.128568	0.117127	0.024229
-0.196677	-0.146533	-0.030922
0.125146	0.116769	0.024128
-0.206862	-0.152697	-0.032208
0.123016	0.117169	0.024189
-0.216341	-0.158564	-0.033431
0.122216	0.118329	0.024414
-0.224962	-0.164035	-0.034572
0.122757	0.120235	0.024800
-0.232598	-0.169023	-0.035613
0.124620	0.122854	0.025339
-0.239147	-0.173459	-0.036539
0.127693	0.126050	0.026006
-0.244424	-0.177184	-0.037319
0.131809	0.129696	0.026773
-0.248297	-0.180097	-0.037932
0.136821	0.133692	0.027618
-0.250713	-0.182156	-0.038367
0.142591	0.137940	0.028518
-0.251661	-0.183345	-0.038623
0.148973	0.142340	0.029454
-0.251169	-0.183670	-0.038700
0.155815	0.146793	0.030403
-0.249296	-0.183163	-0.038604
0.162961	0.151199	0.031345
-0.246133	-0.181874	-0.038345
0.170257	0.155466	0.032258
-0.241797	-0.179871	-0.037938
0.177547	0.159499	0.033124
-0.236422	-0.177231	-0.037398
0.184684	0.163218	0.033924
-0.230155	-0.174083	-0.036752
0.191564	0.166584	0.034651
-0.223203	-0.170559	-0.036026
0.198102	0.169569	0.035298
-0.215792	-0.166779	-0.035245
0.204200	0.172125	0.035854
-0.208104	-0.162848	-0.034432
0.209754	0.174206	0.036311
-0.200314	-0.158863	-0.033606
0.214663	0.175785	0.036661
-0.192609	-0.154916	-0.032785
0.218843	0.176832	0.036898
-0.185211	-0.151194	-0.032007
0.222354	0.177424	0.037037
-0.178321	-0.147803	-0.031293
0.225193	0.177589	0.037084
-0.172075	-0.144814	-0.030661
0.227344	0.177345	0.037044
-0.166569	-0.142265	-0.030119
0.228786	0.176704	0.036917
-0.161875	-0.140193	-0.029675
0.229519	0.175695	0.036712
-0.158047	-0.138614	-0.029333
0.229557	0.174352	0.036434
-0.155118	-0.137536	-0.029094
0.228929	0.172716	0.036092
-0.153098	-0.136951	-0.028959
0.227676	0.170832	0.035696
-0.151983	-0.136845	-0.028923
0.225852	0.168753	0.035258
-0.151751	-0.137197	-0.028983
0.223527	0.166537	0.034789
-0.152365	-0.137972	-0.029132
0.220776	0.164243	0.034303
-0.153766	-0.139125	-0.029361
0.217673	0.161924	0.033810
-0.155885	-0.140607	-0.029659
0.214301	0.159635	0.033323
-0.158643	-0.142369	-0.030017
0.210749	0.157433	0.032854
-0.161951	-0.144349	-0.030423
0.207095	0.155364	0.032411
-0.165719	-0.146497	-0.030864
0.203428	0.153477	0.032007
-0.169845	-0.148748	-0.031330
0.199815	0.151802	0.031647
-0.174225	-0.151045	-0.031807
0.196327	0.150371	0.031339
-0.178757	-0.153327	-0.032282
0.193024	0.149207	0.031086
-0.183346	-0.155535	-0.032745
0.189949	0.148330	0.030894
-0.187902	-0.157631	-0.033186
0.187163	0.147742	0.030763
-0.192333	-0.159561	-0.033594
0.184691	0.147430	0.030691
-0.196543	-0.161277	-0.033960
0.182545	0.147377	0.030673
-0.200446	-0.162738	-0.034274
0.180699	0.147517	0.030697
-0.203921	-0.163869	-0.034521
0.179108	0.147790	0.030750
-0.206865	-0.164626	-0.034691
0.177744	0.148171	0.030827
-0.209229	-0.165013	-0.034785
0.176616	0.148648	0.030924
-0.211012	-0.165034	-0.034804
0.175722	0.149194	0.031037
-0.212201	-0.164694	-0.034748
0.175042	0.149772	0.031157
-0.212791	-0.164009	-0.034620
0.174552	0.150349	0.031277
-0.212789	-0.163000	-0.034425
0.174227	0.150893	0.031390
-0.212217	-0.161698	-0.034168
0.174039	0.151374	0.031491
-0.211105	-0.160137	-0.033855
0.173962	0.151764	0.031574
-0.209496	-0.158357	-0.033496
0.173967	0.152037	0.031632
-0.207433	-0.156396	-0.033098
0.174024	0.152171	0.031662
-0.204968	-0.154296	-0.032669
0.174105	0.152144	0.031658
-0.202174	-0.152123	-0.032222
0.174209	0.151968	0.031623
-0.199165	-0.149977	-0.031777
0.174389	0.151698	0.031569
-0.196053	-0.147930	-0.031349
0.174667	0.151363	0.031500
-0.192922	-0.146030	-0.030949
0.175047	0.150978	0.031422
-0.189840	-0.144337	-0.030590
0.175552	0.150582	0.031341
-0.186895	-0.142889	-0.030280
0.176190	0.150196	0.031262
-0.184149	-0.141711	-0.030024
0.176959	0.149832	0.031188
-0.181649	-0.140818	-0.029827
0.177855	0.149509	0.031123
-0.179430	-0.140219	-0.029689
0.178870	0.149240	0.031069
-0.177521	-0.139911	-0.029611
0.179996	0.149037	0.031029
-0.175941	-0.139892	-0.029592
0.181227	0.148915	0.031007
-0.174705	-0.140150	-0.029631
0.182556	0.148890	0.031004
-0.173824	-0.140668	-0.029724
0.183972	0.148971	0.031024
-0.173301	-0.141407	-0.029864
0.185442	0.149147	0.031064
-0.173098	-0.142330	-0.030042
0.186943	0.149407	0.031122
-0.173185	-0.143402	-0.030252
0.188452	0.149751	0.031198
-0.173532	-0.144586	-0.030487
0.189948	0.150173	0.031290
-0.174107	-0.145846	-0.030739
0.191410	0.150668	0.031397
-0.174883	-0.147154	-0.031002
0.192827	0.151236	0.031519
-0.175832	-0.148477	-0.031271
0.194182	0.151868	0.031654
-0.176924	-0.149790	-0.031538
0.195463	0.152559	0.031802
-0.178130	-0.151065	-0.031800
0.196655	0.153297	0.031960
-0.179422	-0.152279	-0.032051
0.197745	0.154072	0.032124
-0.180770	-0.153407	-0.032286
0.198715	0.154867	0.032293
-0.182145	-0.154434	-0.032502
0.199554	0.155667	0.032462
-0.183521	-0.155342	-0.032696
0.200246	0.156454	0.032628
-0.184872	-0.156116	-0.032863
0.200777	0.157208	0.032787
-0.186174	-0.156749	-0.033002
0.201135	0.157912	0.032934
-0.187407	-0.157234	-0.033112
0.201310	0.158546	0.033067
-0.188556	-0.157566	-0.033191
0.201285	0.159095	0.033181
-0.189606	-0.157750	-0.033241
0.201061	0.159538	0.033273
-0.190542	-0.157783	-0.033260
0.200633	0.159860	0.033338
-0.191351	-0.157669	-0.033248
0.199997	0.160044	0.033375
-0.192022	-0.157411	-0.033207
0.199154	0.160080	0.033380
-0.192548	-0.157018	-0.033138
0.198107	0.159956	0.033351
-0.192928	-0.156508	-0.033043
0.196870	0.159674	0.033288
-0.193177	-0.155910	-0.032930
0.195478	0.159249	0.033195
-0.193312	-0.155248	-0.032802
0.193959	0.158696	0.033075
-0.193349	-0.154546	-0.032665
0.192348	0.158031	0.032931
-0.193300	-0.153825	-0.032522
0.190672	0.157268	0.032767
-0.193178	-0.153104	-0.032378
0.188966	0.156425	0.032585
-0.192993	-0.152399	-0.032235
0.187256	0.155520	0.032391
-0.192755	-0.151722	-0.032098
0.185571	0.154580	0.032190
-0.192483	-0.151101	-0.031970
0.183957	0.153633	0.031987
-0.192195	-0.150549	-0.031855
0.182448	0.152702	0.031788
-0.191900	-0.150075	-0.031756
0.181073	0.151805	0.031596
-0.191603	-0.149685	-0.031673
0.179854	0.150960	0.031416
-0.191309	-0.149381	-0.031606
0.178813	0.150182	0.031251
-0.191018	-0.149161	-0.031556
0.177964	0.149487	0.031103
-0.190731	-0.149022	-0.031522
0.177320	0.148886	0.030976
-0.190445	-0.148960	-0.031504
0.176890	0.148390	0.030871
-0.190160	-0.148967	-0.031499
0.176677	0.148005	0.030790
-0.189872	-0.149036	-0.031506
0.176682	0.147739	0.030735
-0.189579	-0.149158	-0.031525
0.176901	0.147593	0.030705
-0.189281	-0.149326	-0.031552
0.177330	0.147571	0.030703
-0.188977	-0.149531	-0.031588
0.177960	0.147673	0.030727
-0.188666	-0.149763	-0.031629
0.178774	0.147894	0.030776
-0.188346	-0.150013	-0.031674
0.179755	0.148227	0.030849
-0.188018	-0.150271	-0.031722
0.180883	0.148663	0.030944
-0.187683	-0.150534	-0.031770
0.182139	0.149196	0.031060
-0.187347	-0.150793	-0.031819
0.183498	0.149813	0.031194
-0.187010	-0.151044	-0.031866
0.184933	0.150502	0.031342
-0.186677	-0.151280	-0.031912
0.186419	0.151246	0.031503
-0.186352	-0.151498	-0.031954
0.187925	0.152031	0.031672
-0.186045	-0.151684	-0.031990
0.189412	0.152823	0.031842
-0.185738	-0.151823	-0.032018
0.190837	0.153597	0.032009
-0.185425	-0.151911	-0.032036
0.192167	0.154332	0.032167
-0.185108	-0.151948	-0.032044
0.193377	0.155014	0.032313
-0.184794	-0.151937	-0.032042
0.194447	0.155630	0.032446
-0.184490	-0.151884	-0.032032
0.195362	0.156170	0.032562
-0.184207	-0.151796	-0.032016
0.196109	0.156627	0.032660
-0.183955	-0.151680	-0.031994
0.196681	0.156994	0.032738
-0.183746	-0.151547	-0.031970
0.197076	0.157271	0.032797
-0.183589	-0.151407	-0.031943
0.197294	0.157456	0.032837
-0.183494	-0.151267	-0.031918
0.197339	0.157552	0.032857
-0.183467	-0.151136	-0.031894
0.197217	0.157559	0.032858
-0.183514	-0.151022	-0.031873
0.196937	0.157484	0.032841
-0.183639	-0.150930	-0.031858
0.196512	0.157332	0.032807
-0.183843	-0.150867	-0.031848
0.195957	0.157112	0.032759
-0.184128	-0.150838	-0.031845
0.195289	0.156833	0.032698
-0.184489	-0.150844	-0.031850
0.194526	0.156503	0.032626
-0.184922	-0.150887	-0.031861
0.193686	0.156131	0.032545
-0.185419	-0.150964	-0.031880
0.192786	0.155728	0.032457
-0.185970	-0.151074	-0.031905
0.191847	0.155303	0.032365
-0.186565	-0.151213	-0.031937
0.190887	0.154866	0.032270
-0.187191	-0.151377	-0.031973
0.189925	0.154425	0.032174
-0.187835	-0.151560	-0.032012
0.188977	0.153990	0.032079
-0.188483	-0.151756	-0.032054
0.188061	0.153568	0.031988
-0.189121	-0.151957	-0.032098
0.187191	0.153168	0.031901
-0.189734	-0.152157	-0.032140
0.186380	0.152794	0.031819
-0.190308	-0.152349	-0.032180
0.185640	0.152452	0.031745
-0.190830	-0.152524	-0.032217
0.184980	0.152147	0.031679
-0.191288	-0.152677	-0.032249
0.184407	0.151881	0.031622
-0.191672	-0.152802	-0.032275
0.183928	0.151656	0.031573
-0.191972	-0.152893	-0.032294
0.183545	0.151474	0.031534
-0.192182	-0.152948	-0.032305
0.183260	0.151339	0.031505
-0.192302	-0.152967	-0.032308
0.183079	0.151254	0.031487
