## Supplementary material for "Visualising joint force-velocity properties in musculoskeletal models": Code&Data: A03_FB_P00_s0_ctrqOutput.csv

1.033435	0.024079	-0.020349
0.019648	-0.008611	-0.002117
1.045967	0.032297	-0.019083
0.035260	-0.016107	-0.003979
1.052045	0.039321	-0.017845
0.046441	-0.022675	-0.005621
1.051850	0.045333	-0.016597
0.052942	-0.028553	-0.007070
1.045687	0.050539	-0.015313
0.054854	-0.033940	-0.008350
1.034096	0.055115	-0.013977
0.051444	-0.039065	-0.009484
1.017342	0.059255	-0.012578
0.043755	-0.044012	-0.010483
0.996157	0.063043	-0.011117
0.031683	-0.048870	-0.011362
0.971197	0.066576	-0.009596
0.015573	-0.053700	-0.012133
0.943164	0.069932	-0.008019
-0.004148	-0.058537	-0.012810
0.912374	0.073151	-0.006397
-0.026606	-0.063366	-0.013403
0.878649	0.076205	-0.004745
-0.050505	-0.068096	-0.013918
0.840979	0.078974	-0.003086
-0.073477	-0.072510	-0.014350
0.801155	0.081412	-0.001439
-0.095969	-0.076598	-0.014711
0.760015	0.083550	0.000185
-0.117511	-0.080337	-0.015006
0.718399	0.085408	0.001765
-0.137700	-0.083597	-0.015192
0.677132	0.086883	0.003243
-0.156167	-0.086330	-0.015279
0.636970	0.087983	0.004606
-0.172587	-0.088523	-0.015281
0.598595	0.088742	0.005847
-0.186685	-0.090192	-0.015217
0.562606	0.089212	0.006963
-0.198241	-0.091366	-0.015102
0.529512	0.089449	0.007951
-0.207088	-0.092086	-0.014956
0.499727	0.089512	0.008815
-0.213116	-0.092399	-0.014795
0.473566	0.089457	0.009556
-0.216272	-0.092353	-0.014635
0.451245	0.089335	0.010180
-0.216559	-0.091999	-0.014490
0.432884	0.089191	0.010691
-0.214036	-0.091388	-0.014370
0.418512	0.089062	0.011096
-0.208813	-0.090569	-0.014286
0.408070	0.088979	0.011402
-0.201051	-0.089586	-0.014244
0.401420	0.088961	0.011616
-0.190956	-0.088484	-0.014249
0.398354	0.089025	0.011746
-0.178773	-0.087302	-0.014304
0.398603	0.089177	0.011799
-0.164786	-0.086076	-0.014409
0.404896	0.089734	0.011804
-0.149392	-0.084906	-0.014568
0.410583	0.090090	0.011734
-0.132851	-0.083729	-0.014773
0.418500	0.090508	0.011614
-0.115512	-0.082583	-0.015017
0.428232	0.090986	0.011451
-0.097730	-0.081497	-0.015297
0.439357	0.091516	0.011256
-0.079865	-0.080492	-0.015606
0.451451	0.092088	0.011037
-0.062270	-0.079586	-0.015938
0.464098	0.092691	0.010803
-0.045286	-0.078790	-0.016285
0.476901	0.093313	0.010564
-0.029235	-0.078116	-0.016641
0.489481	0.093945	0.010327
-0.014416	-0.077571	-0.016997
0.501489	0.094576	0.010101
-0.001097	-0.077160	-0.017348
0.512612	0.095201	0.009893
0.010489	-0.076883	-0.017686
0.522279	0.095792	0.009708
0.020417	-0.076714	-0.018004
0.530282	0.096334	0.009551
0.028518	-0.076641	-0.018295
0.536484	0.096819	0.009427
0.034632	-0.076658	-0.018554
0.540795	0.097249	0.009340
0.038648	-0.076759	-0.018777
0.543170	0.097628	0.009293
0.040491	-0.076941	-0.018960
0.543607	0.097964	0.009288
0.040133	-0.077197	-0.019102
0.542143	0.098266	0.009328
0.037585	-0.077522	-0.019200
0.538856	0.098545	0.009413
0.032894	-0.077910	-0.019256
0.533858	0.098813	0.009542
0.026142	-0.078354	-0.019268
0.527292	0.099082	0.009717
0.017445	-0.078847	-0.019238
0.519328	0.099364	0.009934
0.006942	-0.079383	-0.019169
0.510158	0.099672	0.010192
-0.005206	-0.079956	-0.019064
0.499866	0.100010	0.010487
-0.018698	-0.080548	-0.018926
0.488471	0.100370	0.010816
-0.033151	-0.081132	-0.018756
0.476177	0.100748	0.011174
-0.048330	-0.081692	-0.018560
0.463198	0.101142	0.011555
-0.064002	-0.082215	-0.018339
0.449750	0.101556	0.011954
-0.079938	-0.082693	-0.018099
0.436048	0.101989	0.012367
-0.095919	-0.083120	-0.017845
0.422306	0.102445	0.012788
-0.111739	-0.083491	-0.017581
0.408723	0.102923	0.013213
-0.127207	-0.083807	-0.017311
0.395482	0.103427	0.013637
-0.142258	-0.084068	-0.017042
0.382743	0.103960	0.014055
-0.156978	-0.084290	-0.016777
0.370864	0.104541	0.014466
-0.171278	-0.084496	-0.016524
0.360025	0.105185	0.014868
-0.185084	-0.084705	-0.016288
0.350373	0.105902	0.015259
-0.198337	-0.084937	-0.016074
0.342029	0.106700	0.015637
-0.210997	-0.085211	-0.015887
0.335082	0.107585	0.016002
-0.223045	-0.085545	-0.015731
0.329593	0.108562	0.016353
-0.234479	-0.085955	-0.015609
0.325597	0.109635	0.016691
-0.245324	-0.086458	-0.015524
0.323102	0.110807	0.017017
-0.255620	-0.087071	-0.015479
0.322098	0.112079	0.017331
-0.265431	-0.087809	-0.015476
0.322553	0.113455	0.017634
-0.274840	-0.088688	-0.015516
0.324418	0.114935	0.017930
-0.283946	-0.089722	-0.015600
0.327630	0.116523	0.018220
-0.292866	-0.090925	-0.015728
0.332116	0.118220	0.018507
-0.301392	-0.092295	-0.015899
0.337476	0.120004	0.018791
-0.309446	-0.093813	-0.016109
0.343419	0.121843	0.019074
-0.317142	-0.095465	-0.016356
0.349823	0.123722	0.019355
-0.324597	-0.097245	-0.016637
0.356561	0.125629	0.019637
-0.331926	-0.099149	-0.016947
0.363505	0.127556	0.019921
-0.339240	-0.101174	-0.017283
0.370524	0.129496	0.020208
-0.346646	-0.103315	-0.017642
0.377492	0.131442	0.020501
-0.354241	-0.105567	-0.018021
0.384287	0.133390	0.020800
-0.362112	-0.107924	-0.018415
0.390790	0.135333	0.021107
-0.370335	-0.110378	-0.018822
0.396896	0.137266	0.021424
-0.378974	-0.112923	-0.019238
0.402507	0.139186	0.021752
-0.388080	-0.115547	-0.019659
0.407536	0.141087	0.022090
-0.397690	-0.118242	-0.020083
0.411912	0.142964	0.022441
-0.407827	-0.120997	-0.020507
0.415573	0.144815	0.022804
-0.418501	-0.123800	-0.020928
0.418474	0.146636	0.023180
-0.429707	-0.126641	-0.021344
0.420584	0.148422	0.023568
-0.441431	-0.129507	-0.021752
0.421885	0.150170	0.023967
-0.453642	-0.132387	-0.022150
0.422373	0.151878	0.024378
-0.466301	-0.135269	-0.022538
0.422057	0.153542	0.024798
-0.479359	-0.138141	-0.022914
0.420957	0.155159	0.025227
-0.492759	-0.140993	-0.023276
0.419106	0.156727	0.025662
-0.506436	-0.143814	-0.023624
0.416545	0.158243	0.026103
-0.520319	-0.146594	-0.023958
0.413324	0.159704	0.026548
-0.534334	-0.149324	-0.024277
0.409501	0.161108	0.026994
-0.548405	-0.151995	-0.024581
0.405138	0.162453	0.027439
-0.562454	-0.154599	-0.024870
0.400302	0.163737	0.027881
-0.576404	-0.157129	-0.025145
0.395060	0.164956	0.028318
-0.590179	-0.159580	-0.025406
0.389484	0.166110	0.028748
-0.603707	-0.161946	-0.025653
0.383642	0.167195	0.029169
-0.616921	-0.164223	-0.025887
0.377601	0.168211	0.029578
-0.629758	-0.166408	-0.026108
0.371426	0.169156	0.029973
-0.642162	-0.168498	-0.026318
0.365177	0.170027	0.030353
-0.654082	-0.170492	-0.026518
0.358907	0.170822	0.030716
-0.665476	-0.172388	-0.026707
0.352667	0.171542	0.031060
-0.676309	-0.174187	-0.026886
0.346498	0.172183	0.031384
-0.686554	-0.175888	-0.027056
0.340435	0.172745	0.031686
-0.696192	-0.177492	-0.027219
0.334507	0.173227	0.031966
-0.705211	-0.179001	-0.027373
0.328732	0.173626	0.032224
-0.713606	-0.180417	-0.027519
0.323124	0.173944	0.032457
-0.721381	-0.181740	-0.027659
0.317690	0.174177	0.032666
-0.728543	-0.182974	-0.027791
0.312427	0.174327	0.032852
-0.735110	-0.184120	-0.027916
0.307329	0.174393	0.033013
-0.741100	-0.185181	-0.028034
0.302384	0.174374	0.033150
-0.746539	-0.186159	-0.028144
0.297573	0.174271	0.033264
-0.751456	-0.187057	-0.028247
0.292875	0.174083	0.033355
-0.755883	-0.187875	-0.028343
0.288265	0.173813	0.033423
-0.759853	-0.188618	-0.028430
0.283717	0.173460	0.033470
-0.763402	-0.189286	-0.028508
0.279203	0.173025	0.033497
-0.766567	-0.189881	-0.028577
0.274694	0.172512	0.033504
-0.769383	-0.190405	-0.028637
0.270161	0.171921	0.033493
-0.771886	-0.190859	-0.028687
0.265579	0.171254	0.033464
-0.774110	-0.191244	-0.028726
0.260923	0.170516	0.033420
-0.776087	-0.191562	-0.028754
0.256172	0.169708	0.033361
-0.777847	-0.191813	-0.028770
0.251307	0.168835	0.033288
-0.779415	-0.191998	-0.028775
0.246315	0.167900	0.033203
-0.780816	-0.192118	-0.028767
0.241185	0.166907	0.033107
-0.782068	-0.192173	-0.028746
0.235913	0.165862	0.033001
-0.783188	-0.192163	-0.028713
0.230499	0.164770	0.032887
-0.784187	-0.192089	-0.028667
0.224948	0.163634	0.032764
-0.785073	-0.191952	-0.028608
0.219269	0.162463	0.032635
-0.785848	-0.191751	-0.028536
0.213476	0.161260	0.032501
-0.786513	-0.191487	-0.028452
0.207590	0.160032	0.032361
-0.787063	-0.191160	-0.028355
0.201632	0.158785	0.032218
-0.787490	-0.190770	-0.028247
0.195630	0.157525	0.032071
-0.787784	-0.190319	-0.028126
0.189613	0.156259	0.031922
-0.787929	-0.189806	-0.027995
0.183615	0.154992	0.031771
-0.787909	-0.189232	-0.027854
0.177670	0.153732	0.031619
-0.787705	-0.188598	-0.027703
0.171814	0.152483	0.031466
-0.787295	-0.187904	-0.027544
0.166085	0.151253	0.031313
-0.786657	-0.187152	-0.027376
0.160520	0.150046	0.031159
-0.785767	-0.186340	-0.027202
0.155156	0.148868	0.031006
-0.784600	-0.185472	-0.027021
0.150027	0.147723	0.030854
-0.783133	-0.184547	-0.026835
0.145168	0.146618	0.030701
-0.781339	-0.183566	-0.026644
0.140611	0.145555	0.030550
-0.779196	-0.182531	-0.026451
0.136384	0.144539	0.030400
-0.776679	-0.181441	-0.026254
0.132513	0.143572	0.030251
-0.773767	-0.180298	-0.026055
0.129020	0.142658	0.030102
-0.770437	-0.179102	-0.025856
0.125923	0.141799	0.029955
-0.766671	-0.177854	-0.025656
0.123236	0.140997	0.029809
-0.762451	-0.176554	-0.025457
0.120968	0.140251	0.029663
-0.757759	-0.175203	-0.025258
0.119125	0.139564	0.029519
-0.752582	-0.173800	-0.025061
0.117708	0.138933	0.029375
-0.746908	-0.172346	-0.024865
0.116714	0.138360	0.029231
-0.740726	-0.170839	-0.024672
0.116136	0.137842	0.029088
-0.734028	-0.169280	-0.024480
0.115963	0.137378	0.028944
-0.726808	-0.167667	-0.024291
0.116183	0.136965	0.028800
-0.719060	-0.166000	-0.024105
0.116777	0.136600	0.028656
-0.710783	-0.164277	-0.023920
0.117728	0.136279	0.028510
-0.701975	-0.162496	-0.023738
0.119015	0.136000	0.028364
-0.692636	-0.160655	-0.023557
0.120614	0.135757	0.028215
-0.682768	-0.158753	-0.023378
0.122505	0.135546	0.028064
-0.672373	-0.156786	-0.023199
0.124662	0.135362	0.027910
-0.661454	-0.154753	-0.023021
0.127065	0.135199	0.027752
-0.650015	-0.152650	-0.022842
0.129691	0.135053	0.027590
-0.638059	-0.150473	-0.022661
0.132519	0.134916	0.027422
-0.625589	-0.148219	-0.022479
0.135531	0.134783	0.027249
-0.612608	-0.145884	-0.022293
0.138711	0.134647	0.027069
-0.599117	-0.143465	-0.022104
0.142045	0.134502	0.026880
-0.585116	-0.140956	-0.021909
0.145522	0.134339	0.026683
-0.570603	-0.138352	-0.021709
0.149134	0.134152	0.026475
-0.555572	-0.135649	-0.021500
0.152877	0.133933	0.026254
-0.540016	-0.132842	-0.021283
0.156748	0.133673	0.026021
-0.523923	-0.129924	-0.021056
0.160749	0.133362	0.025771
-0.507280	-0.126890	-0.020817
0.164887	0.132992	0.025505
-0.490067	-0.123734	-0.020566
0.169168	0.132553	0.025219
-0.472261	-0.120450	-0.020299
0.173605	0.132033	0.024913
-0.453834	-0.117032	-0.020017
0.178213	0.131423	0.024582
-0.434756	-0.113475	-0.019717
0.183009	0.130709	0.024225
-0.414989	-0.109774	-0.019398
0.188016	0.129880	0.023840
-0.394495	-0.105923	-0.019059
0.193257	0.128923	0.023424
-0.373231	-0.101920	-0.018698
0.198763	0.127828	0.022975
-0.351153	-0.097762	-0.018317
0.204535	0.126552	0.022473
-0.328180	-0.093417	-0.017921
0.210471	0.124960	0.021860
-0.304111	-0.088746	-0.017469
0.216621	0.123067	0.021193
-0.278795	-0.083681	-0.016907
0.222893	0.120769	0.020440
-0.252182	-0.078260	-0.016272
0.229372	0.118120	0.019617
-0.224347	-0.072622	-0.015611
0.236361	0.115251	0.018755
-0.194800	-0.066859	-0.014950
0.243817	0.112200	0.017870
-0.162697	-0.060997	-0.014302
0.251004	0.108884	0.016966
-0.128940	-0.055194	-0.013667
0.257735	0.105335	0.016042
-0.093352	-0.049440	-0.013045
0.264932	0.101736	0.015106
-0.056708	-0.043853	-0.012448
0.273239	0.098180	0.014168
-0.019721	-0.038300	-0.011879
0.283037	0.094598	0.013227
0.014489	-0.033221	-0.011337
0.290002	0.090688	0.012307
0.042285	-0.029037	-0.010822
0.294022	0.086546	0.011423
0.063517	-0.025821	-0.010346
0.294912	0.082220	0.010587
0.078507	-0.023537	-0.009918
0.292584	0.077734	0.009805
0.087656	-0.022127	-0.009540
0.287050	0.073116	0.009080
0.091425	-0.021515	-0.009212
0.278415	0.068396	0.008412
0.090317	-0.021613	-0.008929
0.266873	0.063607	0.007801
0.084860	-0.022328	-0.008688
0.252696	0.058788	0.007246
0.075603	-0.023563	-0.008482
0.236222	0.053983	0.006745
0.063104	-0.025221	-0.008306
0.217832	0.049237	0.006296
0.047920	-0.027206	-0.008155
0.197943	0.044600	0.005897
0.030607	-0.029427	-0.008021
0.176992	0.040121	0.005547
0.011704	-0.031794	-0.007901
0.155418	0.035846	0.005244
-0.008259	-0.034205	-0.007777
0.133430	0.031776	0.004978
-0.028718	-0.036549	-0.007648
0.111153	0.027893	0.004740
-0.048949	-0.038669	-0.007508
0.088927	0.024181	0.004519
-0.068112	-0.040488	-0.007345
0.066812	0.020655	0.004319
-0.085947	-0.041960	-0.007159
0.045327	0.017366	0.004141
-0.102211	-0.043088	-0.006951
0.024947	0.014352	0.003985
-0.116746	-0.043860	-0.006723
0.006103	0.011682	0.003854
-0.129391	-0.044280	-0.006477
-0.010860	0.009401	0.003748
-0.140135	-0.044361	-0.006216
-0.025571	0.007548	0.003668
-0.148880	-0.044116	-0.005945
-0.037824	0.006138	0.003613
-0.155513	-0.043551	-0.005666
-0.047523	0.005171	0.003584
-0.159966	-0.042676	-0.005382
-0.054631	0.004634	0.003578
-0.162221	-0.041507	-0.005097
-0.059160	0.004507	0.003593
-0.162311	-0.040066	-0.004813
-0.061175	0.004761	0.003626
-0.160309	-0.038381	-0.004534
-0.060786	0.005364	0.003674
-0.156334	-0.036484	-0.004261
-0.058144	0.006279	0.003733
-0.150538	-0.034410	-0.003998
-0.053437	0.007464	0.003802
-0.143109	-0.032201	-0.003748
-0.046879	0.008875	0.003876
-0.134257	-0.029896	-0.003513
-0.038711	0.010468	0.003952
-0.124212	-0.027538	-0.003294
-0.029192	0.012194	0.004028
-0.113220	-0.025168	-0.003095
-0.018589	0.014007	0.004099
-0.101533	-0.022826	-0.002916
-0.007178	0.015861	0.004164
-0.089406	-0.020549	-0.002759
0.004779	0.017711	0.004220
-0.077035	-0.018371	-0.002625
0.016972	0.019504	0.004264
-0.064536	-0.016308	-0.002512
0.028975	0.021184	0.004290
-0.052057	-0.014371	-0.002418
0.040456	0.022705	0.004297
-0.039740	-0.012565	-0.002337
0.051178	0.024016	0.004280
-0.027819	-0.010882	-0.002269
0.060980	0.025080	0.004238
-0.016530	-0.009350	-0.002215
0.069730	0.025889	0.004171
-0.006089	-0.007995	-0.002174
0.077327	0.026440	0.004083
0.003311	-0.006838	-0.002146
0.083714	0.026739	0.003975
0.011498	-0.005896	-0.002133
0.088859	0.026795	0.003849
0.018331	-0.005182	-0.002134
0.092721	0.026620	0.003709
0.023739	-0.004700	-0.002148
0.095280	0.026227	0.003557
0.027686	-0.004448	-0.002174
0.096542	0.025632	0.003397
0.030168	-0.004417	-0.002211
0.096535	0.024855	0.003231
0.031218	-0.004596	-0.002258
0.095311	0.023915	0.003061
0.030894	-0.004967	-0.002312
0.092943	0.022836	0.002891
0.029280	-0.005511	-0.002371
0.089523	0.021642	0.002724
0.026483	-0.006204	-0.002435
0.085160	0.020358	0.002560
0.022627	-0.007023	-0.002499
0.079979	0.019010	0.002404
0.017850	-0.007941	-0.002563
0.074113	0.017623	0.002256
0.012301	-0.008931	-0.002625
0.067707	0.016224	0.002119
0.006136	-0.009966	-0.002682
0.060907	0.014837	0.001993
-0.000487	-0.011021	-0.002733
0.053857	0.013485	0.001881
-0.007416	-0.012070	-0.002776
0.046649	0.012184	0.001783
-0.014453	-0.013076	-0.002810
0.039429	0.010949	0.001699
-0.021427	-0.014019	-0.002833
0.032309	0.009796	0.001630
-0.028165	-0.014877	-0.002844
0.025388	0.008736	0.001574
-0.034539	-0.015633	-0.002843
0.018794	0.007778	0.001531
-0.040442	-0.016271	-0.002827
0.012647	0.006933	0.001500
-0.045779	-0.016779	-0.002798
0.007052	0.006212	0.001481
-0.050476	-0.017152	-0.002756
0.002100	0.005622	0.001474
-0.054472	-0.017388	-0.002701
-0.002134	0.005170	0.001478
-0.057729	-0.017488	-0.002636
-0.005594	0.004856	0.001493
-0.060218	-0.017454	-0.002562
-0.008243	0.004681	0.001517
-0.061923	-0.017293	-0.002479
-0.010067	0.004641	0.001550
-0.062846	-0.017012	-0.002391
-0.011068	0.004728	0.001591
-0.063003	-0.016621	-0.002298
-0.011268	0.004934	0.001638
-0.062426	-0.016130	-0.002202
-0.010698	0.005249	0.001689
-0.061161	-0.015553	-0.002105
-0.009408	0.005659	0.001744
-0.059263	-0.014905	-0.002008
-0.007458	0.006151	0.001800
-0.056801	-0.014200	-0.001913
-0.004917	0.006711	0.001856
-0.053850	-0.013455	-0.001822
-0.001865	0.007322	0.001912
-0.050493	-0.012684	-0.001735
0.001614	0.007970	0.001965
-0.046808	-0.011903	-0.001655
0.005424	0.008638	0.002014
-0.042871	-0.011127	-0.001581
0.009461	0.009309	0.002059
-0.038764	-0.010367	-0.001515
0.013627	0.009967	0.002097
-0.034566	-0.009635	-0.001458
0.017823	0.010594	0.002129
-0.030358	-0.008944	-0.001409
0.021958	0.011180	0.002152
-0.026217	-0.008301	-0.001369
0.025931	0.011710	0.002166
-0.022204	-0.007714	-0.001337
0.029663	0.012173	0.002172
-0.018389	-0.007187	-0.001314
0.033090	0.012558	0.002168
-0.014841	-0.006724	-0.001298
0.036160	0.012859	0.002154
-0.011623	-0.006333	-0.001290
0.038831	0.013073	0.002131
-0.008787	-0.006017	-0.001290
0.041072	0.013200	0.002099
-0.006377	-0.005780	-0.001296
0.042861	0.013242	0.002060
-0.004425	-0.005624	-0.001310
0.044186	0.013200	0.002015
-0.002953	-0.005547	-0.001329
0.045043	0.013081	0.001964
-0.001969	-0.005549	-0.001354
0.045440	0.012889	0.001908
-0.001474	-0.005625	-0.001383
0.045390	0.012632	0.001849
-0.001454	-0.005770	-0.001416
0.044914	0.012317	0.001788
-0.001888	-0.005979	-0.001452
0.044041	0.011952	0.001726
-0.002746	-0.006242	-0.001490
0.042805	0.011547	0.001665
-0.003988	-0.006552	-0.001529
0.041245	0.011110	0.001604
-0.005570	-0.006900	-0.001568
0.039405	0.010651	0.001545
-0.007442	-0.007276	-0.001606
0.037331	0.010179	0.001489
-0.009550	-0.007670	-0.001643
0.035073	0.009703	0.001438
-0.011840	-0.008072	-0.001676
0.032681	0.009232	0.001390
-0.014253	-0.008473	-0.001706
0.030205	0.008773	0.001348
-0.016735	-0.008862	-0.001732
0.027700	0.008334	0.001311
-0.019234	-0.009232	-0.001753
0.025218	0.007923	0.001280
-0.021699	-0.009576	-0.001770
0.022808	0.007546	0.001255
-0.024081	-0.009888	-0.001781
0.020514	0.007209	0.001237
-0.026332	-0.010163	-0.001787
0.018372	0.006917	0.001225
-0.028412	-0.010396	-0.001788
0.016418	0.006671	0.001219
-0.030288	-0.010583	-0.001783
0.014684	0.006475	0.001218
-0.031934	-0.010722	-0.001773
0.013197	0.006331	0.001224
-0.033329	-0.010814	-0.001757
0.011977	0.006240	0.001234
-0.034456	-0.010857	-0.001738
0.011037	0.006200	0.001250
-0.035307	-0.010852	-0.001714
0.010385	0.006211	0.001269
-0.035878	-0.010803	-0.001687
0.010023	0.006270	0.001293
-0.036172	-0.010711	-0.001657
0.009946	0.006373	0.001319
-0.036197	-0.010580	-0.001626
0.010143	0.006518	0.001348
-0.035965	-0.010415	-0.001592
0.010600	0.006698	0.001379
-0.035494	-0.010220	-0.001558
0.011298	0.006910	0.001410
-0.034806	-0.010001	-0.001524
0.012212	0.007148	0.001443
-0.033926	-0.009764	-0.001491
0.013315	0.007405	0.001475
-0.032878	-0.009513	-0.001459
0.014577	0.007676	0.001506
-0.031691	-0.009255	-0.001428
0.015963	0.007955	0.001535
-0.030394	-0.008994	-0.001400
0.017440	0.008235	0.001563
-0.029019	-0.008737	-0.001375
0.018974	0.008510	0.001588
-0.027596	-0.008488	-0.001353
0.020533	0.008776	0.001610
-0.026157	-0.008251	-0.001334
0.022084	0.009026	0.001629
-0.024731	-0.008032	-0.001319
0.023595	0.009258	0.001645
-0.023346	-0.007833	-0.001307
0.025038	0.009465	0.001656
-0.022027	-0.007657	-0.001300
0.026386	0.009647	0.001663
-0.020797	-0.007507	-0.001296
0.027616	0.009798	0.001667
-0.019676	-0.007385	-0.001295
0.028708	0.009918	0.001666
-0.018683	-0.007290	-0.001298
0.029647	0.010004	0.001662
-0.017835	-0.007225	-0.001304
0.030423	0.010058	0.001654
-0.017144	-0.007189	-0.001313
0.031032	0.010078	0.001642
-0.016618	-0.007182	-0.001325
0.031469	0.010068	0.001628
-0.016262	-0.007204	-0.001340
0.031735	0.010028	0.001611
-0.016077	-0.007254	-0.001356
0.031834	0.009962	0.001593
-0.016060	-0.007330	-0.001375
0.031772	0.009871	0.001573
-0.016205	-0.007429	-0.001395
0.031558	0.009760	0.001552
-0.016500	-0.007548	-0.001415
0.031203	0.009630	0.001530
-0.016935	-0.007685	-0.001437
0.030721	0.009487	0.001508
-0.017494	-0.007836	-0.001458
0.030127	0.009332	0.001487
-0.018161	-0.007997	-0.001480
0.029440	0.009170	0.001466
-0.018918	-0.008164	-0.001500
0.028676	0.009005	0.001446
-0.019746	-0.008334	-0.001519
0.027856	0.008839	0.001428
-0.020627	-0.008504	-0.001537
0.027001	0.008677	0.001412
-0.021541	-0.008670	-0.001554
0.026129	0.008522	0.001398
-0.022469	-0.008830	-0.001568
0.025260	0.008377	0.001386
-0.023393	-0.008980	-0.001581
0.024411	0.008245	0.001377
-0.024295	-0.009119	-0.001591
0.023600	0.008127	0.001370
-0.025158	-0.009243	-0.001599
0.022842	0.008027	0.001366
-0.025969	-0.009352	-0.001605
0.022152	0.007945	0.001364
-0.026715	-0.009445	-0.001608
0.021540	0.007883	0.001366
-0.027384	-0.009519	-0.001609
0.021019	0.007841	0.001370
-0.027969	-0.009576	-0.001608
0.020595	0.007820	0.001376
-0.028462	-0.009614	-0.001604
0.020274	0.007820	0.001385
-0.028860	-0.009635	-0.001600
0.020058	0.007840	0.001396
-0.029159	-0.009639	-0.001593
0.019948	0.007880	0.001408
-0.029358	-0.009627	-0.001585
0.019942	0.007937	0.001422
-0.029457	-0.009600	-0.001576
0.020035	0.008011	0.001438
-0.029460	-0.009560	-0.001566
0.020222	0.008099	0.001454
-0.029372	-0.009506	-0.001556
0.020497	0.008199	0.001471
-0.029200	-0.009443	-0.001545
0.020850	0.008310	0.001488
-0.028952	-0.009371	-0.001534
0.021273	0.008427	0.001506
-0.028638	-0.009293	-0.001523
0.021754	0.008550	0.001523
-0.028268	-0.009211	-0.001513
0.022284	0.008676	0.001539
-0.027853	-0.009128	-0.001504
0.022848	0.008803	0.001555
-0.027404	-0.009044	-0.001495
0.023437	0.008928	0.001570
-0.026932	-0.008963	-0.001488
0.024037	0.009049	0.001583
-0.026449	-0.008886	-0.001482
0.024636	0.009164	0.001595
-0.025966	-0.008814	-0.001477
0.025224	0.009271	0.001606
-0.025493	-0.008750	-0.001473
0.025790	0.009370	0.001615
-0.025040	-0.008694	-0.001472
0.026323	0.009458	0.001622
-0.024615	-0.008648	-0.001471
0.026816	0.009534	0.001627
-0.024227	-0.008612	-0.001472
0.027261	0.009598	0.001631
-0.023882	-0.008587	-0.001475
0.027651	0.009649	0.001633
-0.023585	-0.008572	-0.001479
0.027981	0.009686	0.001633
-0.023342	-0.008570	-0.001484
0.028248	0.009711	0.001632
-0.023155	-0.008578	-0.001491
0.028451	0.009722	0.001629
-0.023024	-0.008596	-0.001499
0.028587	0.009721	0.001625
-0.022953	-0.008625	-0.001507
0.028658	0.009708	0.001620
-0.022941	-0.008662	-0.001516
0.028668	0.009684	0.001614
-0.022986	-0.008709	-0.001526
0.028620	0.009651	0.001607
-0.023085	-0.008762	-0.001537
0.028517	0.009610	0.001600
-0.023236	-0.008822	-0.001547
0.028367	0.009563	0.001593
-0.023433	-0.008888	-0.001558
0.028174	0.009510	0.001585
-0.023672	-0.008957	-0.001568
0.027944	0.009454	0.001578
-0.023945	-0.009029	-0.001579
0.027684	0.009395	0.001570
-0.024247	-0.009102	-0.001589
0.027403	0.009337	0.001564
-0.024570	-0.009175	-0.001598
0.027105	0.009279	0.001558
-0.024907	-0.009247	-0.001607
0.026800	0.009223	0.001552
-0.025253	-0.009316	-0.001615
0.026493	0.009171	0.001548
-0.025599	-0.009382	-0.001622
0.026192	0.009123	0.001544
-0.025940	-0.009444	-0.001628
0.025904	0.009081	0.001542
-0.026270	-0.009500	-0.001634
0.025633	0.009045	0.001540
-0.026583	-0.009550	-0.001638
0.025385	0.009016	0.001540
-0.026874	-0.009593	-0.001641
0.025165	0.008995	0.001541
-0.027139	-0.009630	-0.001643
0.024978	0.008982	0.001543
-0.027375	-0.009660	-0.001645
0.024825	0.008978	0.001546
-0.027579	-0.009682	-0.001645
0.024709	0.008981	0.001550
-0.027749	-0.009698	-0.001645
0.024632	0.008992	0.001555
-0.027884	-0.009706	-0.001643
0.024594	0.009012	0.001560
-0.027984	-0.009709	-0.001642
0.024596	0.009038	0.001567
-0.028049	-0.009705	-0.001639
0.024636	0.009071	0.001574
-0.028080	-0.009697	-0.001637
0.024711	0.009111	0.001582
-0.028078	-0.009683	-0.001634
0.024820	0.009156	0.001590
-0.028046	-0.009666	-0.001630
0.024959	0.009205	0.001598
-0.027984	-0.009645	-0.001627
0.025124	0.009257	0.001606
-0.027897	-0.009622	-0.001624
0.025311	0.009312	0.001615
-0.027788	-0.009597	-0.001621
0.025517	0.009368	0.001623
-0.027661	-0.009571	-0.001617
0.025736	0.009424	0.001631
-0.027519	-0.009545	-0.001615
0.025965	0.009480	0.001639
-0.027368	-0.009519	-0.001612
0.026198	0.009535	0.001646
-0.027210	-0.009494	-0.001610
0.026433	0.009587	0.001652
-0.027050	-0.009472	-0.001609
0.026664	0.009636	0.001658
-0.026892	-0.009451	-0.001608
0.026887	0.009682	0.001663
-0.026739	-0.009434	-0.001608
0.027100	0.009724	0.001668
-0.026595	-0.009421	-0.001608
0.027298	0.009761	0.001671
-0.026462	-0.009411	-0.001609
0.027479	0.009793	0.001674
-0.026344	-0.009405	-0.001611
0.027640	0.009820	0.001677
-0.026243	-0.009403	-0.001613
0.027780	0.009841	0.001678
-0.026160	-0.009406	-0.001615
0.027896	0.009857	0.001679
-0.026096	-0.009413	-0.001619
0.027989	0.009868	0.001679
-0.026052	-0.009424	-0.001622
0.028057	0.009874	0.001679
-0.026029	-0.009438	-0.001626
0.028101	0.009875	0.001678
-0.026027	-0.009456	-0.001631
0.028121	0.009872	0.001676
-0.026044	-0.009478	-0.001635
0.028118	0.009864	0.001675
-0.026081	-0.009502	-0.001640
0.028095	0.009853	0.001672
-0.026136	-0.009529	-0.001645
0.028051	0.009838	0.001670
-0.026208	-0.009557	-0.001650
0.027991	0.009822	0.001668
-0.026294	-0.009587	-0.001655
0.027917	0.009803	0.001665
-0.026394	-0.009618	-0.001660
0.027830	0.009783	0.001662
-0.026505	-0.009649	-0.001665
0.027735	0.009763	0.001660
-0.026624	-0.009681	-0.001669
0.027632	0.009742	0.001658
-0.026749	-0.009711	-0.001674
0.027526	0.009722	0.001656
-0.026878	-0.009742	-0.001678
0.027418	0.009704	0.001654
-0.027008	-0.009770	-0.001681
0.027312	0.009687	0.001653
-0.027136	-0.009797	-0.001685
0.027209	0.009672	0.001652
-0.027262	-0.009822	-0.001688
0.027112	0.009659	0.001652
-0.027382	-0.009845	-0.001690
0.027023	0.009649	0.001652
-0.027495	-0.009865	-0.001692
0.026944	0.009641	0.001652
-0.027599	-0.009882	-0.001694
0.026876	0.009637	0.001653
-0.027693	-0.009897	-0.001695
0.026821	0.009636	0.001654
-0.027776	-0.009909	-0.001696
0.026779	0.009639	0.001656
-0.027847	-0.009918	-0.001696
0.026751	0.009644	0.001658
-0.027906	-0.009924	-0.001696
0.026737	0.009652	0.001660
-0.027951	-0.009928	-0.001696
0.026738	0.009664	0.001663
-0.027984	-0.009929	-0.001696
0.026753	0.009678	0.001666
-0.028005	-0.009929	-0.001695
0.026781	0.009694	0.001670
-0.028014	-0.009926	-0.001694
0.026823	0.009713	0.001673
-0.028012	-0.009922	-0.001693
0.026875	0.009734	0.001677
-0.027999	-0.009916	-0.001693
0.026938	0.009756	0.001681
-0.027977	-0.009909	-0.001692
0.027010	0.009779	0.001684
-0.027946	-0.009902	-0.001691
0.027089	0.009803	0.001688
-0.027909	-0.009894	-0.001690
0.027174	0.009827	0.001692
-0.027866	-0.009886	-0.001689
0.027263	0.009851	0.001695
-0.027818	-0.009877	-0.001688
0.027354	0.009875	0.001699
-0.027768	-0.009870	-0.001687
0.027445	0.009898	0.001702
-0.027716	-0.009863	-0.001687
0.027536	0.009920	0.001705
-0.027664	-0.009857	-0.001687
0.027624	0.009941	0.001708
-0.027614	-0.009852	-0.001687
0.027709	0.009960	0.001710
-0.027566	-0.009848	-0.001687
0.027788	0.009977	0.001712
-0.027522	-0.009846	-0.001688
0.027862	0.009992	0.001714
-0.027482	-0.009845	-0.001689
0.027928	0.010005	0.001715
-0.027448	-0.009845	-0.001690
0.027987	0.010016	0.001716
-0.027421	-0.009848	-0.001691
0.028037	0.010026	0.001717
-0.027400	-0.009852	-0.001692
0.028079	0.010032	0.001718
-0.027386	-0.009857	-0.001694
0.028111	0.010037	0.001718
-0.027379	-0.009864	-0.001696
0.028134	0.010040	0.001718
-0.027380	-0.009872	-0.001698
0.028149	0.010041	0.001718
-0.027388	-0.009882	-0.001700
0.028155	0.010040	0.001718
-0.027402	-0.009892	-0.001702
0.028152	0.010038	0.001717
-0.027424	-0.009904	-0.001704
0.028143	0.010035	0.001717
-0.027451	-0.009916	-0.001706
0.028126	0.010030	0.001716
-0.027484	-0.009929	-0.001709
0.028103	0.010024	0.001715
-0.027521	-0.009943	-0.001711
0.028076	0.010018	0.001714
-0.027563	-0.009956	-0.001713
0.028045	0.010011	0.001713
-0.027607	-0.009970	-0.001715
0.028011	0.010005	0.001713
-0.027654	-0.009983	-0.001717
0.027974	0.009998	0.001712
-0.027703	-0.009996	-0.001719
0.027937	0.009992	0.001712
-0.027752	-0.010008	-0.001721
0.027900	0.009986	0.001711
-0.027801	-0.010020	-0.001723
0.027864	0.009980	0.001711
-0.027849	-0.010031	-0.001724
0.027830	0.009976	0.001711
-0.027895	-0.010041	-0.001725
0.027799	0.009973	0.001711
-0.027939	-0.010050	-0.001726
0.027771	0.009970	0.001711
-0.027980	-0.010058	-0.001727
0.027746	0.009969	0.001711
-0.028018	-0.010065	-0.001728
0.027727	0.009969	0.001712
-0.028052	-0.010071	-0.001729
0.027712	0.009970	0.001712
-0.028081	-0.010076	-0.001729
0.027702	0.009973	0.001713
-0.028106	-0.010080	-0.001730
0.027697	0.009976	0.001714
-0.028126	-0.010083	-0.001730
0.027697	0.009981	0.001716
-0.028142	-0.010084	-0.001730
0.027703	0.009987	0.001717
-0.028153	-0.010085	-0.001730
0.027714	0.009994	0.001718
-0.028160	-0.010085	-0.001730
0.027729	0.010001	0.001720
-0.028163	-0.010084	-0.001729
0.027749	0.010010	0.001721
-0.028161	-0.010083	-0.001729
0.027773	0.010019	0.001723
-0.028157	-0.010081	-0.001729
0.027800	0.010029	0.001725
-0.028149	-0.010079	-0.001729
0.027830	0.010039	0.001726
-0.028139	-0.010077	-0.001728
0.027863	0.010049	0.001728
-0.028126	-0.010075	-0.001728
0.027897	0.010059	0.001729
-0.028112	-0.010072	-0.001728
0.027932	0.010069	0.001731
-0.028096	-0.010070	-0.001728
0.027968	0.010079	0.001732
-0.028080	-0.010068	-0.001728
0.028004	0.010088	0.001734
-0.028063	-0.010066	-0.001728
0.028038	0.010097	0.001735
-0.028047	-0.010065	-0.001728
