## Supplementary material for "Visualising joint force-velocity properties in musculoskeletal models": Code&Data: A03_FB_P00_s1_ctrqOutput.csv

-0.883067	-0.268006	-0.039267
-0.019414	-0.004703	-0.000668
-0.895070	-0.272904	-0.040023
-0.035406	-0.008527	-0.001181
-0.901966	-0.276149	-0.040559
-0.047703	-0.011298	-0.001525
-0.903787	-0.277803	-0.040875
-0.056494	-0.012932	-0.001694
-0.900289	-0.277898	-0.040970
-0.060976	-0.013409	-0.001688
-0.892512	-0.276536	-0.040855
-0.061549	-0.012705	-0.001510
-0.880397	-0.273810	-0.040539
-0.058338	-0.010869	-0.001167
-0.864358	-0.269825	-0.040036
-0.051553	-0.007976	-0.000674
-0.844871	-0.264710	-0.039363
-0.041481	-0.004121	-0.000044
-0.822461	-0.258610	-0.038540
-0.028478	0.000582	0.000705
-0.797684	-0.251671	-0.037588
-0.012951	0.005996	0.001551
-0.771110	-0.243968	-0.036536
0.004384	0.011902	0.002477
-0.742731	-0.235682	-0.035406
0.023266	0.018201	0.003461
-0.712679	-0.226995	-0.034221
0.042023	0.024639	0.004473
-0.681303	-0.218013	-0.033000
0.060201	0.031025	0.005485
-0.649239	-0.208884	-0.031763
0.077388	0.037189	0.006470
-0.617122	-0.199763	-0.030531
0.093224	0.042983	0.007403
-0.585562	-0.190807	-0.029322
0.107395	0.048274	0.008263
-0.555131	-0.182163	-0.028154
0.119638	0.052945	0.009029
-0.526349	-0.173968	-0.027044
0.129739	0.056901	0.009685
-0.499674	-0.166344	-0.026007
0.137537	0.060065	0.010215
-0.475493	-0.159398	-0.025057
0.142920	0.062380	0.010611
-0.454114	-0.153220	-0.024206
0.145825	0.063810	0.010865
-0.435769	-0.147880	-0.023464
0.146240	0.064340	0.010975
-0.420607	-0.143428	-0.022839
0.144199	0.063974	0.010941
-0.408699	-0.139897	-0.022336
0.139784	0.062736	0.010767
-0.400041	-0.137297	-0.021958
0.133117	0.060666	0.010459
-0.394560	-0.135619	-0.021706
0.124362	0.057820	0.010025
-0.392117	-0.134838	-0.021578
0.113721	0.054267	0.009478
-0.392516	-0.134908	-0.021568
0.101425	0.050088	0.008830
-0.395513	-0.135771	-0.021671
0.086044	0.045317	0.008091
-0.399083	-0.137216	-0.021872
0.071327	0.040045	0.007280
-0.406464	-0.139360	-0.022165
0.055783	0.034509	0.006411
-0.415489	-0.142085	-0.022539
0.039726	0.028769	0.005503
-0.425806	-0.145264	-0.022981
0.023471	0.022915	0.004573
-0.437052	-0.148784	-0.023475
0.005476	0.017019	0.003634
-0.446939	-0.152409	-0.024002
-0.010174	0.011091	0.002700
-0.458768	-0.156170	-0.024551
-0.025378	0.005412	0.001790
-0.470083	-0.159962	-0.025108
-0.039972	-0.000002	0.000916
-0.480605	-0.163644	-0.025655
-0.056398	-0.005348	0.000081
-0.487186	-0.166710	-0.026166
-0.068948	-0.010195	-0.000698
-0.495429	-0.169686	-0.026638
-0.080160	-0.014576	-0.001415
-0.504780	-0.172451	-0.027064
-0.090054	-0.018440	-0.002057
-0.509501	-0.174573	-0.027421
-0.095321	-0.021535	-0.002614
-0.515701	-0.176536	-0.027723
-0.098709	-0.023922	-0.003077
-0.517339	-0.177857	-0.027951
-0.103134	-0.025941	-0.003456
-0.517188	-0.178532	-0.028098
-0.108883	-0.027695	-0.003757
-0.515243	-0.178554	-0.028159
-0.111708	-0.028629	-0.003967
-0.505306	-0.177500	-0.028113
-0.113492	-0.029471	-0.004112
-0.500465	-0.176277	-0.027993
-0.110137	-0.029409	-0.004161
-0.493456	-0.174517	-0.027799
-0.105045	-0.028666	-0.004123
-0.484985	-0.172349	-0.027535
-0.101171	-0.027439	-0.004010
-0.472191	-0.169551	-0.027193
-0.092926	-0.025826	-0.003829
-0.461333	-0.166470	-0.026800
-0.083360	-0.023648	-0.003577
-0.455429	-0.163363	-0.026376
-0.070652	-0.020949	-0.003253
-0.438370	-0.159726	-0.025897
-0.058964	-0.017836	-0.002879
-0.425276	-0.156108	-0.025397
-0.046486	-0.014514	-0.002464
-0.411860	-0.152328	-0.024877
-0.033410	-0.011005	-0.002015
-0.398323	-0.148478	-0.024347
-0.019921	-0.007357	-0.001541
-0.384861	-0.144630	-0.023816
-0.006200	-0.003622	-0.001052
-0.371661	-0.140852	-0.023295
0.002883	-0.000322	-0.000576
-0.353824	-0.136595	-0.022757
0.016535	0.003225	-0.000101
-0.341419	-0.132922	-0.022261
0.029751	0.006733	0.000368
-0.329563	-0.129480	-0.021795
0.038239	0.009814	0.000801
-0.313977	-0.125835	-0.021333
0.050279	0.012768	0.001206
-0.307436	-0.122945	-0.020938
0.065560	0.015974	0.001605
-0.302638	-0.120885	-0.020616
0.080954	0.019352	0.001999
-0.298811	-0.119295	-0.020361
0.095509	0.022576	0.002372
-0.295208	-0.117967	-0.020164
0.105115	0.025406	0.002705
-0.289431	-0.116939	-0.020019
0.117377	0.027802	0.002997
-0.283792	-0.116027	-0.019922
0.120861	0.029627	0.003230
-0.275668	-0.115148	-0.019853
0.120599	0.030126	0.003367
-0.271831	-0.114406	-0.019819
0.126058	0.031087	0.003491
-0.268910	-0.114109	-0.019835
0.130840	0.031906	0.003582
-0.270391	-0.114250	-0.019906
0.138764	0.032824	0.003660
-0.269042	-0.114889	-0.020028
0.132854	0.032820	0.003667
-0.258230	-0.114577	-0.020113
0.130739	0.032234	0.003616
-0.256998	-0.114696	-0.020235
0.132293	0.031792	0.003555
-0.250884	-0.114769	-0.020360
0.134965	0.031570	0.003486
-0.255461	-0.115719	-0.020547
0.141549	0.031745	0.003440
-0.264859	-0.117433	-0.020795
0.149329	0.032608	0.003445
-0.268573	-0.119707	-0.021088
0.149474	0.033122	0.003443
-0.259861	-0.120357	-0.021299
0.146366	0.032394	0.003379
-0.258109	-0.120656	-0.021486
0.152977	0.032429	0.003360
-0.269907	-0.122068	-0.021738
0.167821	0.033622	0.003429
-0.288299	-0.125078	-0.022089
0.183334	0.035850	0.003600
-0.289930	-0.127269	-0.022400
0.191586	0.038001	0.003799
-0.291621	-0.129687	-0.022720
0.188327	0.039471	0.003988
-0.279192	-0.129753	-0.022899
0.176928	0.039134	0.004084
-0.268389	-0.128653	-0.022971
0.179057	0.039851	0.004229
-0.262546	-0.128460	-0.023048
0.181083	0.040555	0.004387
-0.255014	-0.127761	-0.023065
0.172628	0.039805	0.004476
-0.233554	-0.125297	-0.022931
0.166781	0.039872	0.004580
-0.238849	-0.124214	-0.022837
0.194675	0.043197	0.004898
-0.246217	-0.125366	-0.022857
0.200388	0.045504	0.005209
-0.242259	-0.123433	-0.022715
0.210408	0.047586	0.005529
-0.221020	-0.121106	-0.022501
0.211757	0.048971	0.005806
-0.204040	-0.118819	-0.022257
0.211206	0.050255	0.006076
-0.210368	-0.117918	-0.022072
0.232741	0.053615	0.006494
-0.229490	-0.118497	-0.021988
0.245353	0.057707	0.006994
-0.237566	-0.118254	-0.021871
0.268340	0.062158	0.007560
-0.238365	-0.119118	-0.021820
0.309806	0.069673	0.008354
-0.248693	-0.120019	-0.021840
0.353796	0.077360	0.009228
-0.249953	-0.121863	-0.021949
0.358224	0.082634	0.010000
-0.274306	-0.124134	-0.022130
0.403315	0.091579	0.011041
-0.262465	-0.124960	-0.022265
0.422207	0.097767	0.011955
-0.273537	-0.126926	-0.022494
0.451450	0.104938	0.012952
-0.299182	-0.130484	-0.022860
0.455686	0.110580	0.013888
-0.278735	-0.129598	-0.022974
0.476365	0.116367	0.014819
-0.296367	-0.132053	-0.023288
0.494986	0.122464	0.015769
-0.256110	-0.129766	-0.023328
0.454654	0.122892	0.016325
-0.231227	-0.126456	-0.023245
0.475413	0.126052	0.016977
-0.217685	-0.124581	-0.023200
0.475156	0.128184	0.017504
-0.200392	-0.122857	-0.023131
0.487709	0.131601	0.018061
-0.200470	-0.122489	-0.023141
0.498651	0.134450	0.018572
-0.189823	-0.121051	-0.023092
0.498133	0.136287	0.018988
-0.195272	-0.121336	-0.023129
0.512260	0.139317	0.019461
-0.215328	-0.123409	-0.023291
0.520167	0.142505	0.019953
-0.204332	-0.122899	-0.023335
0.533200	0.145711	0.020439
-0.214120	-0.125001	-0.023536
0.549293	0.150127	0.021007
-0.218131	-0.126615	-0.023760
0.530575	0.150966	0.021385
-0.182638	-0.123513	-0.023696
0.533313	0.151493	0.021688
-0.207514	-0.125119	-0.023865
0.566159	0.156577	0.022237
-0.223357	-0.127839	-0.024139
0.578974	0.160393	0.022767
-0.232111	-0.130878	-0.024469
0.594648	0.164567	0.023355
-0.230317	-0.132358	-0.024748
0.591421	0.167364	0.023869
-0.218967	-0.132581	-0.024959
0.586056	0.168287	0.024277
-0.206582	-0.131141	-0.025041
0.579730	0.168870	0.024607
-0.196416	-0.130593	-0.025106
0.566118	0.168444	0.024844
-0.173024	-0.127414	-0.024970
0.567816	0.168512	0.025044
-0.180734	-0.127254	-0.024944
0.568094	0.169120	0.025259
-0.177798	-0.126122	-0.024845
0.577626	0.170858	0.025527
-0.200477	-0.128356	-0.024925
0.592098	0.174287	0.025941
-0.193944	-0.128231	-0.024920
0.596516	0.176849	0.026334
-0.183628	-0.127499	-0.024875
0.575804	0.176097	0.026551
-0.188564	-0.126750	-0.024791
0.597411	0.178934	0.026959
-0.211944	-0.129006	-0.024871
0.619499	0.183896	0.027531
-0.214640	-0.130304	-0.024951
0.623660	0.186698	0.028051
-0.215506	-0.130577	-0.024987
0.627717	0.190224	0.028617
-0.209224	-0.129890	-0.024969
0.638157	0.192995	0.029165
-0.205175	-0.129035	-0.024925
0.640683	0.195570	0.029686
-0.192545	-0.127567	-0.024814
0.627216	0.195920	0.030069
-0.176872	-0.124706	-0.024572
0.639068	0.198172	0.030512
-0.175872	-0.123241	-0.024373
0.628357	0.198927	0.030858
-0.162897	-0.120655	-0.024073
0.642236	0.201270	0.031272
-0.174362	-0.120543	-0.023899
0.665880	0.205798	0.031828
-0.175395	-0.120240	-0.023757
0.678312	0.209560	0.032386
-0.172762	-0.119878	-0.023634
0.679973	0.211964	0.032892
-0.184356	-0.120257	-0.023562
0.686532	0.215427	0.033467
-0.177725	-0.119414	-0.023437
0.697764	0.218866	0.034052
-0.173334	-0.118580	-0.023322
0.706737	0.221953	0.034621
-0.170381	-0.117818	-0.023212
0.714759	0.225091	0.035187
-0.178120	-0.118251	-0.023177
0.717673	0.227697	0.035736
-0.170688	-0.117063	-0.023058
0.725943	0.230726	0.036289
-0.168585	-0.116779	-0.022983
0.728637	0.233085	0.036802
-0.168905	-0.116408	-0.022907
0.738133	0.236122	0.037344
-0.174584	-0.116650	-0.022879
0.752637	0.239698	0.037925
-0.174240	-0.117032	-0.022880
0.751327	0.241959	0.038437
-0.174933	-0.117081	-0.022870
0.757496	0.244661	0.038963
-0.164927	-0.116218	-0.022810
0.758179	0.246292	0.039410
-0.161634	-0.115601	-0.022749
0.764700	0.248496	0.039863
-0.156722	-0.115100	-0.022690
0.766853	0.250146	0.040268
-0.152766	-0.114689	-0.022629
0.764819	0.251190	0.040619
-0.146440	-0.113845	-0.022531
0.770030	0.252694	0.040971
-0.145233	-0.113676	-0.022465
0.771942	0.253959	0.041298
-0.138400	-0.112991	-0.022369
0.769825	0.254514	0.041568
-0.135238	-0.112188	-0.022254
0.773716	0.255486	0.041841
-0.140329	-0.111980	-0.022175
0.786149	0.257419	0.042169
-0.143989	-0.112023	-0.022129
0.791399	0.258948	0.042482
-0.143376	-0.111773	-0.022077
0.792437	0.260078	0.042771
-0.138475	-0.110899	-0.021990
0.789920	0.260687	0.043013
-0.135295	-0.109780	-0.021875
0.784586	0.260910	0.043209
-0.131910	-0.108428	-0.021727
0.779241	0.260947	0.043368
-0.129973	-0.107007	-0.021553
0.772941	0.260810	0.043494
-0.128339	-0.105601	-0.021358
0.763785	0.260435	0.043582
-0.128937	-0.104161	-0.021142
0.753581	0.259881	0.043642
-0.131073	-0.102737	-0.020909
0.745850	0.259340	0.043689
-0.135587	-0.101561	-0.020677
0.737319	0.258960	0.043735
-0.143562	-0.100720	-0.020458
0.730694	0.258687	0.043790
-0.152716	-0.100183	-0.020258
0.723267	0.258652	0.043864
-0.165380	-0.099970	-0.020084
0.711075	0.258214	0.043927
-0.166842	-0.098991	-0.019862
0.700125	0.257722	0.043981
-0.181483	-0.098746	-0.019680
0.692259	0.257543	0.044064
-0.185178	-0.098032	-0.019470
0.679160	0.256694	0.044108
-0.194577	-0.097288	-0.019252
0.669655	0.256046	0.044160
-0.204975	-0.096703	-0.019035
0.659618	0.255658	0.044223
-0.208467	-0.095894	-0.018801
0.639559	0.254201	0.044219
-0.210034	-0.094440	-0.018510
0.628707	0.253105	0.044219
-0.221711	-0.093876	-0.018257
0.625075	0.252707	0.044264
-0.227124	-0.093026	-0.017992
0.613340	0.252110	0.044291
-0.238919	-0.092709	-0.017763
0.607511	0.251576	0.044339
-0.246938	-0.092222	-0.017531
0.600085	0.251186	0.044395
-0.245431	-0.091054	-0.017260
0.595812	0.251002	0.044459
-0.266195	-0.091609	-0.017105
0.589859	0.251076	0.044559
-0.260009	-0.090314	-0.016856
0.577546	0.250113	0.044590
-0.258476	-0.088803	-0.016580
0.558164	0.248084	0.044530
-0.258693	-0.086939	-0.016254
0.563598	0.248048	0.044562
-0.268041	-0.086862	-0.016032
0.563844	0.248194	0.044616
-0.260424	-0.085079	-0.015744
0.551387	0.246555	0.044563
-0.259098	-0.083634	-0.015447
0.551278	0.246450	0.044564
-0.269776	-0.083459	-0.015240
0.544783	0.245930	0.044558
-0.269705	-0.082333	-0.014996
0.555579	0.246657	0.044634
-0.269231	-0.081638	-0.014806
0.549626	0.246490	0.044656
-0.276359	-0.081653	-0.014669
0.552822	0.246931	0.044728
-0.280976	-0.081957	-0.014574
0.557460	0.247351	0.044817
-0.291902	-0.082544	-0.014531
0.569364	0.249051	0.044996
-0.307188	-0.084419	-0.014610
0.567917	0.250048	0.045171
-0.305761	-0.085475	-0.014665
0.558955	0.250137	0.045289
-0.293037	-0.083897	-0.014583
0.549771	0.248798	0.045296
-0.277590	-0.081734	-0.014420
0.545012	0.247056	0.045217
-0.281758	-0.081490	-0.014320
0.543631	0.246517	0.045172
-0.290961	-0.082122	-0.014280
0.548784	0.246791	0.045183
-0.303980	-0.083076	-0.014303
0.545345	0.246624	0.045191
-0.300653	-0.083637	-0.014308
0.526800	0.244537	0.045078
-0.293195	-0.082297	-0.014192
0.530843	0.243903	0.045010
-0.298917	-0.082597	-0.014159
0.511070	0.240954	0.044797
-0.308295	-0.083039	-0.014108
0.503777	0.239156	0.044631
-0.292176	-0.081083	-0.013921
0.470909	0.234692	0.044255
-0.281351	-0.079480	-0.013666
0.463231	0.232126	0.043927
-0.284192	-0.078492	-0.013441
0.459763	0.230267	0.043626
-0.289064	-0.078253	-0.013268
0.446714	0.227084	0.043267
-0.299856	-0.078444	-0.013114
0.446654	0.225568	0.043000
-0.311252	-0.079378	-0.013030
0.452033	0.224786	0.042810
-0.325422	-0.080548	-0.013010
0.460736	0.225050	0.042712
-0.345592	-0.083708	-0.013148
0.453321	0.224380	0.042621
-0.360149	-0.086080	-0.013296
0.452434	0.224445	0.042608
-0.376878	-0.089019	-0.013508
0.465857	0.225786	0.042709
-0.388361	-0.091973	-0.013777
0.465250	0.226120	0.042791
-0.414723	-0.096055	-0.014142
0.451265	0.225416	0.042854
-0.402488	-0.096301	-0.014307
0.429189	0.222803	0.042769
-0.401227	-0.096192	-0.014393
0.410868	0.219908	0.042609
-0.407188	-0.096854	-0.014453
0.416989	0.218853	0.042524
-0.410089	-0.097716	-0.014518
0.388558	0.215756	0.042290
-0.391790	-0.095883	-0.014400
0.366703	0.211987	0.041960
-0.413191	-0.096749	-0.014360
0.380972	0.211684	0.041808
-0.434108	-0.099331	-0.014442
0.382837	0.211873	0.041719
-0.472075	-0.104131	-0.014704
0.407347	0.214527	0.041863
-0.480189	-0.107230	-0.014999
0.379841	0.212284	0.041817
-0.478273	-0.107905	-0.015156
0.367949	0.211019	0.041769
-0.474221	-0.107993	-0.015250
0.356369	0.208895	0.041646
-0.475277	-0.108084	-0.015293
0.339037	0.206329	0.041446
-0.470379	-0.107440	-0.015260
0.319761	0.203100	0.041171
-0.471734	-0.107189	-0.015186
0.313020	0.200902	0.040902
-0.471583	-0.106477	-0.015080
0.320046	0.200751	0.040702
-0.482283	-0.107582	-0.015081
0.306201	0.198216	0.040441
-0.478344	-0.107049	-0.015003
0.308879	0.197690	0.040231
-0.466619	-0.106005	-0.014919
0.285155	0.194145	0.039877
-0.466328	-0.104773	-0.014779
0.280848	0.191852	0.039542
-0.456632	-0.102916	-0.014591
0.288616	0.190709	0.039224
-0.468538	-0.103727	-0.014519
0.274122	0.188669	0.038883
-0.448785	-0.101533	-0.014342
0.271754	0.186579	0.038516
-0.457206	-0.101498	-0.014231
0.281843	0.186235	0.038228
-0.448897	-0.100473	-0.014141
0.282213	0.185450	0.037929
-0.461702	-0.101986	-0.014163
0.281969	0.184783	0.037686
-0.464782	-0.102385	-0.014199
0.303041	0.186094	0.037543
-0.469229	-0.103722	-0.014339
0.297945	0.185426	0.037372
-0.457626	-0.102867	-0.014437
0.280557	0.182612	0.037102
-0.454088	-0.102284	-0.014465
0.283629	0.181467	0.036826
-0.446059	-0.101734	-0.014490
0.271080	0.179309	0.036480
-0.447357	-0.101734	-0.014508
0.273886	0.178242	0.036164
-0.445510	-0.101772	-0.014552
0.281438	0.178055	0.035877
-0.442291	-0.101479	-0.014626
0.280039	0.176620	0.035563
-0.438222	-0.101372	-0.014701
0.274457	0.174976	0.035221
-0.427886	-0.100259	-0.014745
0.267031	0.172624	0.034826
-0.414329	-0.098474	-0.014732
0.258073	0.169715	0.034354
-0.420354	-0.098849	-0.014718
0.257249	0.168187	0.033903
-0.396662	-0.096201	-0.014675
0.236812	0.163860	0.033338
-0.388815	-0.094172	-0.014539
0.228537	0.160477	0.032710
-0.372694	-0.091599	-0.014360
0.215252	0.156300	0.032014
-0.371743	-0.090390	-0.014154
0.211725	0.153390	0.031321
-0.361249	-0.088527	-0.013973
0.201248	0.149523	0.030615
-0.362394	-0.087386	-0.013785
0.203192	0.147289	0.029932
-0.361979	-0.086818	-0.013666
0.203941	0.145177	0.029301
-0.357827	-0.086003	-0.013600
0.199045	0.142443	0.028688
-0.350852	-0.084808	-0.013543
0.194686	0.139699	0.028066
-0.343747	-0.083552	-0.013484
0.194580	0.137431	0.027439
-0.344226	-0.083455	-0.013463
0.193770	0.135286	0.026843
-0.346100	-0.083546	-0.013492
0.201125	0.134309	0.026301
-0.342105	-0.083535	-0.013603
0.201914	0.132760	0.025798
-0.343219	-0.084123	-0.013752
0.197923	0.130747	0.025308
-0.329836	-0.082809	-0.013889
0.187832	0.127433	0.024746
-0.320723	-0.081544	-0.013940
0.187749	0.125080	0.024115
-0.315234	-0.080893	-0.013988
0.187423	0.122824	0.023478
-0.310137	-0.080384	-0.014062
0.186323	0.120395	0.022839
-0.300948	-0.079379	-0.014136
0.185651	0.117903	0.022172
-0.293848	-0.078605	-0.014208
0.182190	0.115009	0.021482
-0.283458	-0.077367	-0.014265
0.182927	0.112401	0.020754
-0.275736	-0.076562	-0.014329
0.181131	0.109461	0.020009
-0.266994	-0.075579	-0.014392
0.184086	0.106978	0.019244
-0.258595	-0.074828	-0.014483
0.184703	0.104165	0.018460
-0.249827	-0.074076	-0.014606
0.184635	0.101068	0.017615
-0.238794	-0.072970	-0.014723
0.184162	0.097683	0.016723
-0.227673	-0.071739	-0.014767
0.183951	0.093997	0.015738
-0.214252	-0.070102	-0.014766
0.182804	0.089840	0.014675
-0.202290	-0.068608	-0.014749
0.181358	0.085413	0.013566
-0.189071	-0.067034	-0.014736
0.180179	0.080810	0.012425
-0.175520	-0.065566	-0.014738
0.179310	0.076083	0.011266
-0.161825	-0.064382	-0.014765
0.178030	0.071113	0.010099
-0.147805	-0.063400	-0.014821
0.176215	0.066004	0.008931
-0.133128	-0.062507	-0.014908
0.174401	0.060756	0.007766
-0.119272	-0.061842	-0.015031
0.173173	0.055464	0.006611
-0.105933	-0.061509	-0.015194
0.172614	0.050383	0.005515
-0.094422	-0.061236	-0.015285
0.171580	0.045927	0.004614
-0.084534	-0.060828	-0.015269
0.169900	0.042109	0.003909
-0.076435	-0.060299	-0.015150
0.168147	0.038954	0.003395
-0.070242	-0.059677	-0.014936
0.165908	0.036438	0.003062
-0.065898	-0.058955	-0.014632
0.163328	0.034540	0.002899
-0.062606	-0.058053	-0.014244
0.159740	0.033107	0.002886
-0.060644	-0.056971	-0.013775
0.156050	0.032189	0.003006
-0.060361	-0.055792	-0.013236
0.151792	0.031714	0.003241
-0.060802	-0.054422	-0.012633
0.147002	0.031576	0.003570
-0.062377	-0.052920	-0.011975
0.141767	0.031744	0.003974
-0.064495	-0.051255	-0.011273
0.136135	0.032142	0.004433
-0.067420	-0.049478	-0.010535
0.130574	0.032768	0.004933
-0.070807	-0.047587	-0.009766
0.124533	0.033483	0.005448
-0.074519	-0.045592	-0.008981
0.117805	0.034174	0.005950
-0.077830	-0.043358	-0.008179
0.110894	0.034787	0.006420
-0.081452	-0.041046	-0.007371
0.103964	0.035339	0.006856
-0.084923	-0.038678	-0.006577
0.097135	0.035812	0.007254
-0.088509	-0.036375	-0.005815
0.090341	0.036189	0.007612
-0.091450	-0.034112	-0.005100
0.083828	0.036502	0.007925
-0.094305	-0.031994	-0.004444
0.077660	0.036743	0.008189
-0.096787	-0.030052	-0.003858
0.071917	0.036923	0.008404
-0.098843	-0.028281	-0.003350
0.066758	0.037026	0.008566
-0.100679	-0.026749	-0.002925
0.062184	0.037060	0.008675
-0.101924	-0.025437	-0.002587
0.058086	0.036990	0.008730
-0.102810	-0.024352	-0.002334
0.054761	0.036837	0.008729
-0.103213	-0.023503	-0.002166
0.051996	0.036581	0.008675
-0.103166	-0.022878	-0.002080
0.049896	0.036230	0.008567
-0.102760	-0.022466	-0.002069
0.048567	0.035797	0.008410
-0.102067	-0.022278	-0.002130
0.047862	0.035280	0.008207
-0.100787	-0.022261	-0.002254
0.047589	0.034659	0.007961
-0.099046	-0.022389	-0.002433
0.047842	0.033946	0.007675
-0.097208	-0.022684	-0.002658
0.048787	0.033191	0.007358
-0.094997	-0.023096	-0.002921
0.050044	0.032363	0.007014
-0.092501	-0.023598	-0.003213
0.051831	0.031503	0.006651
-0.089876	-0.024186	-0.003526
0.053757	0.030589	0.006273
-0.086879	-0.024804	-0.003849
0.055674	0.029604	0.005883
-0.083554	-0.025411	-0.004172
0.057638	0.028576	0.005487
-0.080040	-0.025992	-0.004485
0.059629	0.027528	0.005092
-0.076343	-0.026512	-0.004777
0.061660	0.026465	0.004699
-0.072730	-0.026964	-0.005043
0.063534	0.025387	0.004318
-0.069036	-0.027326	-0.005281
0.065201	0.024325	0.003955
-0.065397	-0.027606	-0.005488
0.066925	0.023320	0.003618
-0.062019	-0.027820	-0.005664
0.068373	0.022379	0.003313
-0.058741	-0.027948	-0.005805
0.069512	0.021508	0.003044
-0.055602	-0.027981	-0.005911
0.070492	0.020733	0.002814
-0.052847	-0.027946	-0.005982
0.071271	0.020072	0.002627
-0.050335	-0.027834	-0.006017
0.071790	0.019521	0.002483
-0.048132	-0.027644	-0.006018
0.072043	0.019082	0.002382
-0.046272	-0.027381	-0.005984
0.072110	0.018759	0.002323
-0.044779	-0.027050	-0.005918
0.071802	0.018544	0.002303
-0.043475	-0.026641	-0.005821
0.071277	0.018416	0.002321
-0.042653	-0.026178	-0.005695
0.070599	0.018397	0.002372
-0.042124	-0.025662	-0.005543
0.069539	0.018450	0.002453
-0.041812	-0.025089	-0.005368
0.068584	0.018600	0.002561
-0.042051	-0.024508	-0.005175
0.067352	0.018816	0.002691
-0.042394	-0.023884	-0.004967
0.065977	0.019080	0.002838
-0.043088	-0.023255	-0.004748
0.064509	0.019393	0.002997
-0.043907	-0.022601	-0.004522
0.062818	0.019713	0.003165
-0.044769	-0.021921	-0.004291
0.060924	0.020020	0.003334
-0.045718	-0.021232	-0.004058
0.059144	0.020341	0.003502
-0.046949	-0.020579	-0.003830
0.057347	0.020655	0.003665
-0.048117	-0.019938	-0.003608
0.055590	0.020947	0.003818
-0.049378	-0.019338	-0.003397
0.053859	0.021207	0.003958
-0.050660	-0.018783	-0.003199
0.052166	0.021433	0.004084
-0.051846	-0.018271	-0.003017
0.050567	0.021619	0.004192
-0.052979	-0.017815	-0.002854
0.049042	0.021760	0.004283
-0.054013	-0.017418	-0.002712
0.047643	0.021855	0.004354
-0.054946	-0.017085	-0.002593
0.046362	0.021901	0.004405
-0.055693	-0.016811	-0.002497
0.045178	0.021892	0.004435
-0.056304	-0.016597	-0.002425
0.044206	0.021838	0.004445
-0.056787	-0.016453	-0.002377
0.043372	0.021735	0.004436
-0.057036	-0.016364	-0.002352
0.042645	0.021579	0.004407
-0.057173	-0.016331	-0.002349
0.042167	0.021386	0.004360
-0.057111	-0.016351	-0.002367
0.041781	0.021146	0.004295
-0.056901	-0.016421	-0.002403
0.041585	0.020875	0.004216
-0.056575	-0.016534	-0.002456
0.041517	0.020569	0.004123
-0.056152	-0.016685	-0.002524
0.041681	0.020247	0.004020
-0.055555	-0.016867	-0.002603
0.041885	0.019898	0.003906
-0.054846	-0.017068	-0.002692
0.042194	0.019531	0.003786
-0.054012	-0.017282	-0.002787
0.042638	0.019156	0.003661
-0.053161	-0.017512	-0.002887
0.043143	0.018778	0.003532
-0.052187	-0.017738	-0.002987
0.043737	0.018403	0.003403
-0.051192	-0.017960	-0.003086
0.044284	0.018026	0.003275
-0.050069	-0.018159	-0.003181
0.044805	0.017649	0.003149
-0.048974	-0.018339	-0.003270
0.045348	0.017290	0.003028
-0.047870	-0.018490	-0.003350
0.045892	0.016949	0.002914
-0.046781	-0.018612	-0.003421
0.046391	0.016627	0.002808
-0.045685	-0.018697	-0.003481
0.046781	0.016322	0.002711
-0.044631	-0.018746	-0.003529
0.047153	0.016050	0.002626
-0.043641	-0.018762	-0.003566
0.047454	0.015810	0.002552
-0.042731	-0.018744	-0.003590
0.047671	0.015603	0.002491
-0.041873	-0.018690	-0.003601
0.047811	0.015430	0.002443
-0.041135	-0.018607	-0.003601
0.047836	0.015293	0.002408
-0.040423	-0.018486	-0.003588
0.047817	0.015188	0.002385
-0.039870	-0.018340	-0.003564
0.047693	0.015118	0.002375
-0.039407	-0.018167	-0.003529
0.047522	0.015081	0.002377
-0.039043	-0.017970	-0.003484
0.047262	0.015075	0.002389
-0.038772	-0.017753	-0.003430
0.046905	0.015091	0.002410
-0.038582	-0.017516	-0.003368
0.046497	0.015131	0.002439
-0.038473	-0.017263	-0.003299
0.046010	0.015187	0.002476
-0.038460	-0.016999	-0.003226
0.045466	0.015257	0.002518
-0.038506	-0.016724	-0.003148
0.044835	0.015333	0.002564
-0.038532	-0.016436	-0.003067
0.044222	0.015416	0.002612
-0.038746	-0.016161	-0.002985
0.043612	0.015510	0.002663
-0.038971	-0.015891	-0.002904
0.042995	0.015605	0.002713
-0.039242	-0.015630	-0.002824
0.042350	0.015695	0.002762
-0.039514	-0.015376	-0.002746
0.041717	0.015777	0.002808
-0.039806	-0.015137	-0.002672
0.041103	0.015851	0.002851
-0.040094	-0.014914	-0.002604
0.040523	0.015916	0.002890
-0.040414	-0.014718	-0.002541
0.039974	0.015968	0.002924
-0.040700	-0.014541	-0.002484
0.039464	0.016006	0.002952
-0.040990	-0.014389	-0.002435
0.039016	0.016030	0.002974
-0.041243	-0.014262	-0.002393
0.038597	0.016037	0.002989
-0.041458	-0.014159	-0.002359
0.038244	0.016029	0.002998
-0.041619	-0.014078	-0.002332
0.037913	0.016001	0.003000
-0.041750	-0.014019	-0.002313
0.037666	0.015958	0.002995
-0.041796	-0.013982	-0.002302
0.037418	0.015893	0.002983
-0.041813	-0.013961	-0.002298
0.037235	0.015812	0.002965
-0.041767	-0.013958	-0.002300
0.037118	0.015717	0.002942
-0.041681	-0.013973	-0.002309
0.037043	0.015609	0.002913
-0.041544	-0.014003	-0.002323
0.037020	0.015490	0.002880
-0.041345	-0.014044	-0.002342
0.036998	0.015356	0.002843
-0.041141	-0.014096	-0.002364
0.037055	0.015219	0.002802
-0.040874	-0.014153	-0.002390
0.037119	0.015073	0.002759
-0.040587	-0.014217	-0.002418
0.037228	0.014927	0.002714
-0.040265	-0.014284	-0.002447
0.037337	0.014775	0.002668
-0.039933	-0.014350	-0.002477
0.037479	0.014626	0.002622
-0.039561	-0.014413	-0.002507
0.037596	0.014476	0.002576
-0.039174	-0.014471	-0.002535
0.037716	0.014328	0.002531
-0.038775	-0.014520	-0.002561
0.037833	0.014184	0.002487
-0.038380	-0.014560	-0.002585
0.037940	0.014047	0.002446
-0.037999	-0.014592	-0.002607
0.038049	0.013919	0.002408
-0.037635	-0.014614	-0.002624
0.038116	0.013800	0.002373
-0.037249	-0.014622	-0.002638
0.038147	0.013688	0.002341
-0.036861	-0.014613	-0.002648
0.038146	0.013582	0.002312
-0.036489	-0.014590	-0.002653
0.038132	0.013488	0.002288
-0.036160	-0.014555	-0.002654
0.038082	0.013403	0.002268
-0.035850	-0.014505	-0.002650
0.038002	0.013330	0.002252
-0.035579	-0.014445	-0.002642
0.037884	0.013268	0.002240
-0.035314	-0.014372	-0.002631
0.037741	0.013215	0.002231
-0.035078	-0.014288	-0.002615
0.037581	0.013173	0.002227
-0.034903	-0.014196	-0.002597
0.037399	0.013142	0.002226
-0.034738	-0.014096	-0.002575
0.037201	0.013120	0.002228
-0.034620	-0.013990	-0.002550
0.036971	0.013106	0.002233
-0.034514	-0.013877	-0.002523
0.036738	0.013099	0.002241
-0.034442	-0.013762	-0.002494
0.036494	0.013099	0.002250
-0.034412	-0.013645	-0.002464
0.036264	0.013105	0.002261
-0.034412	-0.013529	-0.002433
0.035986	0.013113	0.002273
-0.034406	-0.013411	-0.002402
0.035736	0.013124	0.002286
-0.034425	-0.013296	-0.002371
0.035469	0.013136	0.002298
-0.034458	-0.013185	-0.002340
0.035226	0.013149	0.002311
-0.034515	-0.013079	-0.002311
0.034985	0.013162	0.002323
-0.034545	-0.012977	-0.002283
0.034741	0.013171	0.002334
-0.034587	-0.012881	-0.002256
0.034512	0.013178	0.002344
-0.034634	-0.012792	-0.002231
0.034303	0.013181	0.002352
-0.034688	-0.012712	-0.002209
0.034107	0.013181	0.002359
-0.034732	-0.012641	-0.002189
0.033932	0.013177	0.002364
-0.034779	-0.012579	-0.002172
0.033802	0.013170	0.002367
-0.034832	-0.012530	-0.002158
0.033690	0.013160	0.002368
-0.034847	-0.012488	-0.002147
0.033563	0.013142	0.002367
-0.034844	-0.012454	-0.002138
0.033469	0.013118	0.002363
-0.034837	-0.012427	-0.002131
0.033398	0.013089	0.002357
-0.034800	-0.012408	-0.002127
0.033328	0.013054	0.002350
-0.034757	-0.012394	-0.002125
0.033279	0.013014	0.002340
-0.034700	-0.012388	-0.002126
0.033244	0.012969	0.002329
-0.034614	-0.012386	-0.002128
0.033216	0.012920	0.002316
-0.034540	-0.012389	-0.002132
0.033223	0.012868	0.002302
-0.034458	-0.012398	-0.002137
0.033244	0.012816	0.002286
-0.034349	-0.012409	-0.002144
0.033253	0.012759	0.002270
-0.034233	-0.012422	-0.002151
0.033277	0.012701	0.002254
-0.034107	-0.012436	-0.002159
0.033304	0.012642	0.002237
-0.033980	-0.012451	-0.002167
0.033324	0.012583	0.002219
-0.033832	-0.012464	-0.002175
0.033355	0.012523	0.002202
-0.033691	-0.012476	-0.002183
0.033375	0.012463	0.002185
-0.033551	-0.012486	-0.002190
0.033393	0.012406	0.002169
-0.033410	-0.012494	-0.002197
0.033420	0.012351	0.002154
-0.033270	-0.012499	-0.002202
0.033421	0.012298	0.002139
-0.033126	-0.012501	-0.002207
0.033418	0.012248	0.002126
-0.032997	-0.012498	-0.002210
0.033408	0.012201	0.002113
-0.032870	-0.012490	-0.002212
0.033378	0.012156	0.002102
-0.032733	-0.012477	-0.002213
0.033343	0.012113	0.002092
-0.032616	-0.012460	-0.002212
0.033289	0.012074	0.002083
-0.032493	-0.012436	-0.002209
0.033233	0.012039	0.002076
-0.032388	-0.012410	-0.002205
0.033162	0.012008	0.002070
-0.032286	-0.012379	-0.002200
0.033084	0.011979	0.002065
-0.032206	-0.012344	-0.002194
0.033004	0.011955	0.002062
-0.032136	-0.012307	-0.002186
0.032915	0.011935	0.002060
-0.032068	-0.012267	-0.002177
0.032828	0.011918	0.002059
-0.032024	-0.012225	-0.002168
0.032735	0.011906	0.002059
-0.031978	-0.012182	-0.002158
0.032633	0.011895	0.002060
-0.031954	-0.012137	-0.002147
0.032529	0.011888	0.002062
-0.031924	-0.012091	-0.002136
0.032420	0.011881	0.002064
-0.031888	-0.012044	-0.002124
0.032296	0.011874	0.002066
-0.031849	-0.011994	-0.002112
0.032174	0.011868	0.002069
-0.031826	-0.011945	-0.002100
0.032054	0.011862	0.002071
-0.031806	-0.011897	-0.002088
0.031936	0.011856	0.002074
-0.031784	-0.011850	-0.002076
0.031827	0.011851	0.002076
-0.031778	-0.011806	-0.002065
0.031730	0.011846	0.002079
-0.031772	-0.011765	-0.002055
0.031634	0.011842	0.002081
-0.031763	-0.011725	-0.002045
0.031549	0.011836	0.002082
-0.031751	-0.011689	-0.002036
0.031468	0.011829	0.002083
-0.031722	-0.011655	-0.002028
0.031383	0.011820	0.002083
