## Supplementary material for "Visualising joint force-velocity properties in musculoskeletal models": Code&Data: A03_FB_P00_s2_ctrqOutput.csv

0.330229	0.249307	0.048824
0.009997	0.010082	0.001860
0.333075	0.249149	0.048901
0.018557	0.018291	0.003444
0.334281	0.248340	0.048775
0.025594	0.024921	0.004760
0.333835	0.246614	0.048432
0.031066	0.030113	0.005812
0.331758	0.243866	0.047870
0.034977	0.033953	0.006604
0.328104	0.240083	0.047095
0.037372	0.036512	0.007143
0.322960	0.235306	0.046118
0.038327	0.037869	0.007441
0.316443	0.229612	0.044955
0.037950	0.038117	0.007514
0.308695	0.223099	0.043627
0.036376	0.037363	0.007381
0.299883	0.215886	0.042156
0.033762	0.035731	0.007066
0.290191	0.208101	0.040568
0.030282	0.033355	0.006594
0.279855	0.199884	0.038890
0.026080	0.030374	0.005993
0.268998	0.191375	0.037149
0.021437	0.026942	0.005294
0.257870	0.182715	0.035375
0.016510	0.023207	0.004525
0.246677	0.174043	0.033594
0.011495	0.019318	0.003718
0.235620	0.165497	0.031835
0.006587	0.015417	0.002900
0.224893	0.157203	0.030122
0.001967	0.011641	0.002102
0.214673	0.149279	0.028481
-0.002192	0.008117	0.001347
0.205100	0.141831	0.026932
-0.005713	0.004962	0.000661
0.196305	0.134948	0.025496
-0.008444	0.002277	0.000064
0.188417	0.128709	0.024187
-0.010149	0.000158	-0.000425
0.181423	0.123136	0.023004
-0.011004	-0.001295	-0.000777
0.175675	0.118252	0.021962
-0.010813	-0.002016	-0.000986
0.171104	0.114132	0.021075
-0.009538	-0.002002	-0.001049
0.167754	0.110828	0.020351
-0.007166	-0.001261	-0.000966
0.165647	0.108367	0.019795
-0.003708	0.000189	-0.000740
0.164781	0.106748	0.019408
0.000807	0.002322	-0.000377
0.165114	0.105916	0.019190
0.006346	0.005119	0.000115
0.166543	0.105848	0.019132
0.012894	0.008529	0.000726
0.168996	0.106478	0.019212
0.020373	0.012526	0.001458
0.172388	0.107731	0.019418
0.028690	0.017051	0.002297
0.176617	0.109533	0.019735
0.037745	0.022037	0.003229
0.181574	0.111804	0.020148
0.047672	0.027410	0.004238
0.186881	0.114446	0.020638
0.057858	0.033099	0.005308
0.192936	0.117391	0.021191
0.068433	0.038990	0.006420
0.199352	0.120558	0.021787
0.079273	0.045003	0.007556
0.206005	0.123857	0.022410
0.090254	0.051052	0.008699
0.212777	0.127201	0.023041
0.101258	0.057055	0.009832
0.219551	0.130510	0.023665
0.112171	0.062931	0.010937
0.226220	0.133707	0.024265
0.122888	0.068607	0.012000
0.232686	0.136722	0.024827
0.133312	0.074014	0.013007
0.238862	0.139492	0.025338
0.143357	0.079091	0.013945
0.244672	0.141964	0.025786
0.152951	0.083788	0.014803
0.250054	0.144090	0.026162
0.162034	0.088060	0.015574
0.254960	0.145835	0.026458
0.170557	0.091876	0.016249
0.259354	0.147172	0.026668
0.178490	0.095212	0.016825
0.263216	0.148082	0.026789
0.185811	0.098053	0.017298
0.266538	0.148558	0.026819
0.192517	0.100397	0.017667
0.269327	0.148601	0.026758
0.198614	0.102248	0.017934
0.271600	0.148219	0.026608
0.204122	0.103619	0.018101
0.273386	0.147430	0.026372
0.209072	0.104531	0.018173
0.274725	0.146259	0.026056
0.213503	0.105014	0.018156
0.275664	0.144737	0.025665
0.217465	0.105101	0.018057
0.276258	0.142900	0.025208
0.221013	0.104832	0.017884
0.276569	0.140789	0.024694
0.224210	0.104251	0.017647
0.276661	0.138447	0.024130
0.227121	0.103403	0.017355
0.276602	0.135922	0.023527
0.229813	0.102339	0.017019
0.276460	0.133260	0.022896
0.232355	0.101107	0.016648
0.276304	0.130511	0.022245
0.234814	0.099757	0.016254
0.276199	0.127721	0.021586
0.237257	0.098336	0.015846
0.276210	0.124937	0.020927
0.239746	0.096892	0.015434
0.276396	0.122201	0.020278
0.242340	0.095468	0.015028
0.276810	0.119555	0.019648
0.245090	0.094104	0.014635
0.277499	0.117035	0.019043
0.248042	0.092837	0.014263
0.279812	0.114777	0.018474
0.249876	0.091557	0.013914
0.281125	0.112647	0.017943
0.253380	0.090542	0.013601
0.282828	0.110699	0.017454
0.257177	0.089720	0.013326
0.284930	0.108966	0.017012
0.261287	0.089097	0.013093
0.287439	0.107467	0.016619
0.265723	0.088680	0.012902
0.290358	0.106211	0.016277
0.270485	0.088473	0.012756
0.293681	0.105200	0.015985
0.275570	0.088476	0.012654
0.297397	0.104433	0.015744
0.280964	0.088684	0.012596
0.301487	0.103901	0.015551
0.286650	0.089087	0.012578
0.305930	0.103591	0.015405
0.292605	0.089674	0.012599
0.310695	0.103489	0.015300
0.298799	0.090426	0.012655
0.315752	0.103575	0.015235
0.305201	0.091323	0.012742
0.321063	0.103827	0.015203
0.311776	0.092344	0.012854
0.326590	0.104221	0.015200
0.318486	0.093464	0.012987
0.332294	0.104729	0.015221
0.325293	0.094655	0.013135
0.338132	0.105326	0.015259
0.332157	0.095893	0.013293
0.344065	0.105984	0.015309
0.339040	0.097150	0.013455
0.350051	0.106675	0.015365
0.345905	0.098399	0.013616
0.356052	0.107371	0.015422
0.352713	0.099614	0.013770
0.362030	0.108048	0.015474
0.359432	0.100771	0.013911
0.367950	0.108680	0.015516
0.366030	0.101847	0.014036
0.373782	0.109245	0.015544
0.372479	0.102821	0.014141
0.379497	0.109723	0.015554
0.378754	0.103676	0.014221
0.385069	0.110097	0.015542
0.384834	0.104396	0.014273
0.390479	0.110351	0.015504
0.390701	0.104968	0.014295
0.395709	0.110474	0.015440
0.396342	0.105383	0.014285
0.400746	0.110457	0.015346
0.401748	0.105635	0.014242
0.405580	0.110295	0.015223
0.406913	0.105719	0.014165
0.410206	0.109984	0.015069
0.411834	0.105636	0.014054
0.414622	0.109525	0.014885
0.416513	0.105388	0.013910
0.418828	0.108922	0.014671
0.420953	0.104981	0.013734
0.422828	0.108180	0.014430
0.425160	0.104422	0.013528
0.426628	0.107306	0.014162
0.429144	0.103722	0.013293
0.430237	0.106312	0.013870
0.432915	0.102891	0.013034
0.433664	0.105210	0.013556
0.436485	0.101945	0.012752
0.436920	0.104013	0.013225
0.439868	0.100897	0.012450
0.440018	0.102736	0.012878
0.443076	0.099765	0.012133
0.442970	0.101394	0.012519
0.446124	0.098564	0.011803
0.445788	0.100005	0.012152
0.449025	0.097311	0.011464
0.448485	0.098583	0.011780
0.451793	0.096024	0.011120
0.451071	0.097146	0.011406
0.454439	0.094719	0.010775
0.453558	0.095709	0.011033
0.456974	0.093412	0.010430
0.455954	0.094286	0.010666
0.459408	0.092118	0.010091
0.458267	0.092893	0.010306
0.461750	0.090852	0.009759
0.460503	0.091542	0.009957
0.464004	0.089625	0.009437
0.462593	0.090244	0.009620
0.465916	0.088447	0.009127
0.464311	0.089009	0.009298
0.467543	0.087331	0.008831
0.465771	0.087844	0.008993
0.468910	0.086283	0.008552
0.466979	0.086756	0.008704
0.470025	0.085307	0.008289
0.467943	0.085746	0.008435
0.470897	0.084407	0.008044
0.468671	0.084819	0.008184
0.471535	0.083586	0.007818
0.469171	0.083975	0.007953
0.471948	0.082843	0.007610
0.469449	0.083213	0.007741
0.472144	0.082178	0.007420
0.469514	0.082532	0.007549
0.472132	0.081589	0.007248
0.469371	0.081928	0.007374
0.471917	0.081072	0.007093
0.469026	0.081397	0.007216
0.471506	0.080623	0.006954
0.468485	0.080934	0.007075
0.470903	0.080237	0.006829
0.467751	0.080533	0.006947
0.470114	0.079906	0.006718
0.466827	0.080186	0.006833
0.469140	0.079624	0.006618
0.466053	0.079899	0.006731
0.468401	0.079390	0.006529
0.465199	0.079650	0.006638
0.467530	0.079192	0.006447
0.464219	0.079433	0.006553
0.466526	0.079021	0.006373
0.463108	0.079239	0.006474
0.465388	0.078868	0.006303
0.461865	0.079061	0.006399
0.464112	0.078724	0.006235
0.460483	0.078889	0.006327
0.462693	0.078580	0.006169
0.458955	0.078715	0.006254
0.461123	0.078429	0.006102
0.457275	0.078532	0.006181
0.459394	0.078263	0.006032
0.455431	0.078332	0.006105
0.457496	0.078075	0.005960
0.453414	0.078109	0.006026
0.455418	0.077860	0.005883
0.451213	0.077857	0.005942
0.453150	0.077612	0.005800
0.448816	0.077570	0.005852
0.450680	0.077326	0.005711
0.446210	0.077246	0.005756
0.447995	0.076999	0.005615
0.443384	0.076880	0.005653
0.445084	0.076628	0.005513
0.440325	0.076470	0.005543
0.441934	0.076213	0.005403
0.437022	0.076016	0.005427
0.438534	0.075751	0.005286
0.433463	0.075517	0.005303
0.434874	0.075244	0.005162
0.429637	0.074973	0.005173
0.430943	0.074692	0.005032
0.425535	0.074387	0.005038
0.426733	0.074098	0.004896
0.421149	0.073760	0.004897
0.422235	0.073465	0.004756
0.416471	0.073095	0.004752
0.417444	0.072795	0.004611
0.411495	0.072397	0.004603
0.412354	0.072093	0.004464
0.406216	0.071669	0.004453
0.406962	0.071363	0.004315
0.400632	0.070916	0.004301
0.401264	0.070610	0.004152
0.394672	0.070183	0.004135
0.395170	0.069896	0.003988
0.388393	0.069440	0.003945
0.388772	0.069169	0.003785
0.381831	0.068675	0.003720
0.382102	0.068415	0.003552
0.375011	0.067878	0.003468
0.375182	0.067627	0.003297
0.367948	0.067049	0.003200
0.368027	0.066806	0.003027
0.360651	0.066190	0.002922
0.360644	0.065955	0.002752
0.353125	0.065306	0.002643
0.353039	0.065079	0.002478
0.345369	0.064405	0.002369
0.345210	0.064189	0.002213
0.337384	0.063497	0.002107
0.337157	0.063295	0.001962
0.329168	0.062591	0.001863
0.328878	0.062406	0.001730
0.320717	0.061699	0.001642
0.320371	0.061535	0.001523
0.312031	0.060830	0.001447
0.311634	0.060692	0.001344
0.303107	0.059993	0.001282
0.302669	0.059886	0.001196
0.293947	0.059199	0.001149
0.293475	0.059124	0.001081
0.284554	0.058451	0.001049
0.284060	0.058412	0.000999
0.274931	0.057755	0.000983
0.274426	0.057755	0.000952
0.265084	0.057118	0.000952
0.264581	0.057160	0.000938
0.255021	0.056541	0.000954
0.254535	0.056627	0.000958
0.244751	0.056027	0.000989
0.244300	0.056157	0.001009
0.234287	0.055574	0.001054
0.233890	0.055748	0.001089
0.223642	0.055179	0.001146
0.223321	0.055397	0.001195
0.212834	0.054838	0.001262
0.212612	0.055098	0.001324
0.201880	0.054545	0.001399
0.201782	0.054845	0.001471
0.190800	0.054290	0.001552
0.190855	0.054627	0.001632
0.179614	0.054064	0.001717
0.179852	0.054436	0.001804
0.168343	0.053858	0.001889
0.168796	0.054261	0.001981
0.157010	0.053659	0.002065
0.157712	0.054091	0.002159
0.145635	0.053456	0.002240
0.146623	0.053913	0.002335
0.134240	0.053236	0.002408
0.135553	0.053715	0.002502
0.122855	0.052599	0.002570
0.124975	0.052969	0.002638
0.111821	0.051637	0.002703
0.114455	0.051513	0.002764
0.100763	0.049747	0.002825
0.103889	0.049336	0.002883
0.089582	0.047281	0.002938
0.093228	0.046737	0.002992
0.078241	0.044506	0.003041
0.082469	0.043941	0.003090
0.066741	0.041622	0.003130
0.071636	0.041120	0.003175
0.055110	0.038774	0.003204
0.060773	0.038398	0.003243
0.043391	0.036066	0.003258
0.049936	0.035863	0.003291
0.031635	0.033569	0.003290
0.039185	0.033575	0.003317
0.019895	0.031332	0.003297
0.028584	0.031575	0.003319
0.008227	0.029382	0.003277
0.018195	0.029885	0.003294
-0.003321	0.027731	0.003228
0.007895	0.028505	0.003243
-0.014528	0.026391	0.003149
-0.002715	0.027412	0.003163
-0.025068	0.025377	0.003042
-0.013453	0.026583	0.003053
-0.035399	0.024659	0.002910
-0.023978	0.026011	0.002918
-0.045510	0.024198	0.002753
-0.034234	0.025679	0.002760
-0.055337	0.023967	0.002571
-0.044171	0.025566	0.002578
-0.064836	0.023938	0.002368
-0.053755	0.025644	0.002377
-0.073979	0.024079	0.002144
-0.062967	0.025882	0.002157
-0.082751	0.024361	0.001902
-0.071798	0.026250	0.001922
-0.091149	0.024752	0.001646
-0.080253	0.026717	0.001675
-0.099185	0.025221	0.001381
-0.088345	0.027252	0.001421
-0.106875	0.025740	0.001109
-0.096097	0.027827	0.001164
-0.114247	0.026281	0.000836
-0.103539	0.028415	0.000908
-0.121334	0.026819	0.000566
-0.110706	0.028991	0.000657
-0.128174	0.027332	0.000303
-0.117639	0.029534	0.000415
-0.134808	0.027799	0.000051
-0.124379	0.030025	0.000187
-0.141281	0.028204	-0.000186
-0.130973	0.030450	-0.000023
-0.147630	0.028527	-0.000405
-0.137467	0.030799	-0.000211
-0.153901	0.028760	-0.000603
-0.143898	0.031058	-0.000376
-0.160134	0.028894	-0.000777
-0.150305	0.031218	-0.000515
-0.166367	0.028924	-0.000924
-0.156723	0.031272	-0.000628
-0.172633	0.028847	-0.001045
-0.163181	0.031219	-0.000713
-0.178959	0.028659	-0.001137
-0.169703	0.031055	-0.000771
-0.185367	0.028361	-0.001200
-0.176309	0.030782	-0.000800
-0.191873	0.027955	-0.001236
-0.183011	0.030402	-0.000802
-0.198487	0.027443	-0.001246
-0.189815	0.029917	-0.000779
-0.205212	0.026828	-0.001230
-0.196723	0.029331	-0.000732
-0.212044	0.026115	-0.001192
-0.203729	0.028649	-0.000664
-0.218977	0.025308	-0.001134
-0.210822	0.027877	-0.000577
-0.225995	0.024412	-0.001060
-0.217986	0.027018	-0.000476
-0.233082	0.023433	-0.000971
-0.225200	0.026079	-0.000363
-0.240214	0.022377	-0.000873
-0.232442	0.025065	-0.000241
-0.247368	0.021248	-0.000768
-0.239686	0.023982	-0.000116
-0.254514	0.020051	-0.000661
-0.246902	0.022833	0.000011
-0.261624	0.018792	-0.000556
-0.254061	0.021625	0.000133
-0.268670	0.017477	-0.000454
-0.261131	0.020357	0.000248
-0.275623	0.016112	-0.000360
-0.268084	0.019035	0.000351
-0.282455	0.014703	-0.000276
-0.274890	0.017661	0.000440
-0.289139	0.013252	-0.000207
-0.281524	0.016240	0.000511
-0.295649	0.011764	-0.000154
-0.287964	0.014776	0.000563
-0.301964	0.010241	-0.000120
-0.294188	0.013274	0.000594
-0.308064	0.008686	-0.000108
-0.300182	0.011739	0.000603
-0.313934	0.007102	-0.000119
-0.305932	0.010176	0.000588
-0.319563	0.005491	-0.000154
-0.311431	0.008589	0.000549
-0.324942	0.003858	-0.000213
-0.316673	0.006983	0.000486
-0.330070	0.002205	-0.000297
-0.321658	0.005362	0.000400
-0.334947	0.000536	-0.000404
-0.326389	0.003732	0.000291
-0.339578	-0.001143	-0.000535
-0.330871	0.002108	0.000161
-0.343976	-0.002833	-0.000685
-0.335109	0.000490	0.000008
-0.348157	-0.004524	-0.000853
-0.339117	-0.001127	-0.000165
-0.352134	-0.006193	-0.001036
-0.342913	-0.002748	-0.000356
-0.355921	-0.007836	-0.001233
-0.346519	-0.004367	-0.000562
-0.359537	-0.009452	-0.001441
-0.349956	-0.005973	-0.000779
-0.363001	-0.011042	-0.001658
-0.353247	-0.007560	-0.001005
-0.366334	-0.012601	-0.001881
-0.356415	-0.009119	-0.001235
-0.369558	-0.014128	-0.002108
-0.359482	-0.010646	-0.001468
-0.372696	-0.015618	-0.002336
-0.362470	-0.012134	-0.001700
-0.375768	-0.017068	-0.002562
-0.365402	-0.013580	-0.001929
-0.378797	-0.018473	-0.002783
-0.368296	-0.014978	-0.002151
-0.381800	-0.019830	-0.002996
-0.371173	-0.016326	-0.002364
-0.384795	-0.021137	-0.003201
-0.374048	-0.017619	-0.002566
-0.387799	-0.022391	-0.003393
-0.376936	-0.018857	-0.002756
-0.390823	-0.023590	-0.003572
-0.379848	-0.020036	-0.002931
-0.393878	-0.024732	-0.003737
-0.382795	-0.021157	-0.003089
-0.396973	-0.025817	-0.003885
-0.385782	-0.022218	-0.003231
-0.400112	-0.026845	-0.004017
-0.388813	-0.023220	-0.003355
-0.403297	-0.027818	-0.004131
-0.391890	-0.024164	-0.003462
-0.406530	-0.028735	-0.004228
-0.395011	-0.025052	-0.003550
-0.409805	-0.029600	-0.004307
-0.398173	-0.025887	-0.003621
-0.413120	-0.030416	-0.004371
-0.401368	-0.026671	-0.003676
-0.416465	-0.031186	-0.004418
-0.404590	-0.027409	-0.003714
-0.419832	-0.031913	-0.004450
-0.407826	-0.028104	-0.003738
-0.423209	-0.032603	-0.004469
-0.411067	-0.028762	-0.003749
-0.426585	-0.033259	-0.004477
-0.414299	-0.029387	-0.003748
-0.429945	-0.033888	-0.004474
-0.417508	-0.029985	-0.003738
-0.433276	-0.034494	-0.004462
-0.420679	-0.030561	-0.003720
-0.436562	-0.035082	-0.004444
-0.423799	-0.031120	-0.003695
-0.439789	-0.035658	-0.004422
-0.426852	-0.031667	-0.003667
-0.442941	-0.036228	-0.004397
-0.429823	-0.032208	-0.003637
-0.446005	-0.036794	-0.004371
-0.432699	-0.032748	-0.003607
-0.448966	-0.037363	-0.004346
-0.435466	-0.033291	-0.003578
-0.451812	-0.037938	-0.004324
-0.438113	-0.033840	-0.003553
-0.454530	-0.038523	-0.004307
-0.440627	-0.034400	-0.003532
-0.457110	-0.039121	-0.004294
-0.442999	-0.034973	-0.003517
-0.459543	-0.039734	-0.004289
-0.445220	-0.035561	-0.003510
-0.461820	-0.040363	-0.004292
-0.447283	-0.036165	-0.003511
-0.463935	-0.041010	-0.004303
-0.449183	-0.036787	-0.003520
-0.465883	-0.041675	-0.004323
-0.450915	-0.037426	-0.003539
-0.467660	-0.042357	-0.004352
-0.452477	-0.038081	-0.003567
-0.469264	-0.043054	-0.004391
-0.453866	-0.038752	-0.003604
-0.470694	-0.043766	-0.004439
-0.455083	-0.039434	-0.003650
-0.471951	-0.044489	-0.004496
-0.456129	-0.040127	-0.003705
-0.473035	-0.045219	-0.004561
-0.457005	-0.040826	-0.003768
-0.473949	-0.045954	-0.004634
-0.457715	-0.041528	-0.003838
-0.474696	-0.046689	-0.004713
-0.458262	-0.042227	-0.003914
-0.475280	-0.047419	-0.004798
-0.458651	-0.042920	-0.003995
-0.475705	-0.048140	-0.004887
-0.458885	-0.043601	-0.004080
-0.475977	-0.048846	-0.004979
-0.458971	-0.044266	-0.004167
-0.476098	-0.049531	-0.005072
-0.458911	-0.044908	-0.004256
-0.476076	-0.050192	-0.005166
-0.458713	-0.045524	-0.004344
-0.475913	-0.050822	-0.005259
-0.458379	-0.046107	-0.004431
-0.475615	-0.051417	-0.005350
-0.457914	-0.046653	-0.004515
-0.475185	-0.051971	-0.005437
-0.457322	-0.047157	-0.004595
-0.474626	-0.052480	-0.005519
-0.456607	-0.047616	-0.004669
-0.473942	-0.052941	-0.005595
-0.455770	-0.048024	-0.004737
-0.473135	-0.053350	-0.005665
-0.454813	-0.048379	-0.004798
-0.472206	-0.053703	-0.005726
-0.453738	-0.048678	-0.004851
-0.471156	-0.053998	-0.005778
-0.452545	-0.048919	-0.004894
-0.469984	-0.054233	-0.005821
-0.451234	-0.049100	-0.004929
-0.468690	-0.054406	-0.005855
-0.449803	-0.049220	-0.004953
-0.467273	-0.054518	-0.005878
-0.448250	-0.049279	-0.004967
-0.465729	-0.054567	-0.005891
-0.446573	-0.049276	-0.004971
-0.464056	-0.054555	-0.005893
-0.444769	-0.049212	-0.004965
-0.462251	-0.054482	-0.005886
-0.442833	-0.049090	-0.004949
-0.460310	-0.054350	-0.005868
-0.440763	-0.048910	-0.004924
-0.458228	-0.054162	-0.005841
-0.438553	-0.048676	-0.004889
-0.456000	-0.053921	-0.005805
-0.436198	-0.048391	-0.004846
-0.453620	-0.053629	-0.005760
-0.433693	-0.048056	-0.004794
-0.451084	-0.053288	-0.005708
-0.431033	-0.047676	-0.004736
-0.448387	-0.052901	-0.005648
-0.428211	-0.047253	-0.004670
-0.445522	-0.052472	-0.005583
-0.425223	-0.046789	-0.004599
-0.442486	-0.052003	-0.005511
-0.422064	-0.046287	-0.004523
-0.439273	-0.051498	-0.005436
-0.418729	-0.045752	-0.004443
-0.435880	-0.050960	-0.005356
-0.415213	-0.045185	-0.004360
-0.432302	-0.050392	-0.005274
-0.411513	-0.044591	-0.004275
-0.428536	-0.049797	-0.005189
-0.407625	-0.043971	-0.004187
-0.424579	-0.049177	-0.005104
-0.403546	-0.043328	-0.004099
-0.420428	-0.048536	-0.005017
-0.399273	-0.042666	-0.004010
-0.416081	-0.047876	-0.004931
-0.394805	-0.041985	-0.003922
-0.411537	-0.047199	-0.004845
-0.390139	-0.041289	-0.003835
-0.406795	-0.046507	-0.004760
-0.385276	-0.040578	-0.003748
-0.401853	-0.045801	-0.004676
-0.380214	-0.039854	-0.003663
-0.396714	-0.045081	-0.004594
-0.374954	-0.039117	-0.003580
-0.391375	-0.044350	-0.004513
-0.369495	-0.038369	-0.003498
-0.385840	-0.043608	-0.004434
-0.363840	-0.037609	-0.003418
-0.380108	-0.042853	-0.004357
-0.357987	-0.036837	-0.003340
-0.374181	-0.042087	-0.004282
-0.351940	-0.036053	-0.003264
-0.368061	-0.041308	-0.004208
-0.345699	-0.035255	-0.003188
-0.361749	-0.040516	-0.004135
-0.339266	-0.034444	-0.003114
-0.355249	-0.039710	-0.004063
-0.332643	-0.033617	-0.003040
-0.348561	-0.038888	-0.003991
-0.325830	-0.032774	-0.002966
-0.341687	-0.038049	-0.003920
-0.318830	-0.031912	-0.002892
-0.334630	-0.037191	-0.003848
-0.311644	-0.031030	-0.002818
-0.327391	-0.036313	-0.003775
-0.304272	-0.030126	-0.002742
-0.319971	-0.035414	-0.003700
-0.296716	-0.029199	-0.002664
-0.312371	-0.034490	-0.003624
-0.288975	-0.028246	-0.002584
-0.304591	-0.033542	-0.003545
-0.281050	-0.027267	-0.002501
-0.296632	-0.032567	-0.003463
-0.272938	-0.026259	-0.002415
-0.288493	-0.031564	-0.003379
-0.264640	-0.025220	-0.002325
-0.280172	-0.030531	-0.003290
-0.256151	-0.024150	-0.002231
-0.271669	-0.029468	-0.003197
-0.247471	-0.023048	-0.002133
-0.262979	-0.028374	-0.003100
-0.238594	-0.021911	-0.002030
-0.254101	-0.027247	-0.002998
-0.229516	-0.020741	-0.001921
-0.245030	-0.026088	-0.002892
-0.220232	-0.019535	-0.001808
-0.235761	-0.024897	-0.002780
-0.210735	-0.018295	-0.001689
-0.226288	-0.023672	-0.002664
-0.201017	-0.017018	-0.001565
-0.216605	-0.022415	-0.002543
-0.191070	-0.015707	-0.001435
-0.206704	-0.021126	-0.002416
-0.180885	-0.014360	-0.001300
-0.196576	-0.019805	-0.002285
-0.170450	-0.012979	-0.001160
-0.186212	-0.018454	-0.002149
-0.159753	-0.011563	-0.001015
-0.175601	-0.017073	-0.002009
-0.148782	-0.010114	-0.000864
-0.164733	-0.015664	-0.001864
-0.137522	-0.008633	-0.000709
-0.153595	-0.014228	-0.001716
-0.125958	-0.007119	-0.000549
-0.142174	-0.012766	-0.001564
-0.114073	-0.005575	-0.000385
-0.130457	-0.011279	-0.001408
-0.101849	-0.004001	-0.000216
-0.118430	-0.009770	-0.001250
-0.089267	-0.002397	-0.000044
-0.106076	-0.008240	-0.001089
-0.076308	-0.000765	0.000132
-0.093392	-0.006700	-0.000930
-0.062938	0.000907	0.000315
-0.080347	-0.005176	-0.000773
-0.049156	0.002630	0.000504
-0.066899	-0.003671	-0.000615
-0.034976	0.004398	0.000695
-0.053009	-0.002160	-0.000454
-0.020393	0.006189	0.000886
-0.038649	-0.000625	-0.000288
-0.005397	0.007993	0.001076
-0.023798	0.000944	-0.000118
0.010046	0.009784	0.001266
-0.007896	0.002587	0.000059
0.025451	0.011523	0.001452
0.009333	0.004343	0.000244
0.041041	0.013209	0.001633
0.027433	0.006199	0.000439
0.057260	0.014872	0.001812
0.045999	0.008124	0.000644
0.074265	0.016531	0.001988
0.065624	0.010124	0.000856
0.092186	0.018232	0.002161
0.085937	0.012227	0.001072
0.110753	0.019946	0.002334
0.106689	0.014374	0.001289
0.129865	0.021695	0.002509
0.127694	0.016538	0.001506
0.149394	0.023486	0.002685
0.148801	0.018703	0.001722
0.169206	0.025315	0.002863
0.169420	0.020802	0.001931
0.186261	0.026809	0.003004
0.184759	0.022256	0.002073
0.198065	0.027676	0.003080
0.194691	0.023049	0.002148
0.204715	0.027928	0.003091
0.199390	0.023207	0.002158
0.206404	0.027591	0.003041
0.199132	0.022765	0.002106
0.203424	0.026699	0.002933
0.194274	0.021768	0.001996
0.196146	0.025298	0.002772
0.185247	0.020270	0.001835
0.185009	0.023442	0.002564
0.172534	0.018332	0.001629
0.170504	0.021191	0.002315
0.156662	0.016019	0.001384
0.153160	0.018611	0.002032
0.138184	0.013402	0.001108
0.133527	0.015772	0.001724
0.117664	0.010552	0.000809
0.112166	0.012746	0.001396
0.095668	0.007544	0.000494
0.089631	0.009606	0.001058
0.072717	0.004453	0.000172
0.066501	0.006423	0.000716
0.049443	0.001352	-0.000150
0.043171	0.003257	0.000378
0.026149	-0.001698	-0.000467
0.020029	0.000180	0.000053
0.003290	-0.004652	-0.000771
-0.002451	-0.002740	-0.000255
-0.018716	-0.007433	-0.001057
-0.024142	-0.005484	-0.000542
-0.039503	-0.009987	-0.001317
-0.044351	-0.007988	-0.000801
-0.058635	-0.012274	-0.001547
-0.062730	-0.010207	-0.001028
-0.075795	-0.014257	-0.001743
-0.078982	-0.012106	-0.001220
-0.090719	-0.015908	-0.001902
-0.092873	-0.013658	-0.001375
-0.103202	-0.017205	-0.002023
-0.104227	-0.014846	-0.001489
-0.113099	-0.018137	-0.002104
-0.112929	-0.015662	-0.001563
-0.120326	-0.018697	-0.002145
-0.118924	-0.016103	-0.001596
-0.124857	-0.018889	-0.002146
-0.122221	-0.016178	-0.001591
-0.126726	-0.018723	-0.002108
-0.122880	-0.015900	-0.001547
-0.126021	-0.018216	-0.002035
-0.121016	-0.015291	-0.001468
-0.122879	-0.017392	-0.001928
-0.116790	-0.014376	-0.001358
-0.117480	-0.016281	-0.001790
-0.110402	-0.013188	-0.001219
-0.110042	-0.014916	-0.001627
-0.102089	-0.011764	-0.001055
-0.100816	-0.013335	-0.001442
-0.092112	-0.010141	-0.000872
-0.090072	-0.011579	-0.001239
-0.080754	-0.008363	-0.000673
-0.078100	-0.009691	-0.001024
-0.068310	-0.006472	-0.000464
-0.065199	-0.007714	-0.000801
-0.055082	-0.004511	-0.000249
-0.051670	-0.005691	-0.000576
-0.041367	-0.002524	-0.000034
-0.037841	-0.003666	-0.000352
-0.027489	-0.000553	0.000178
-0.023948	-0.001678	-0.000135
-0.013683	0.001365	0.000383
-0.010259	0.000230	0.000072
-0.000223	0.003196	0.000576
0.002970	0.002028	0.000265
0.012682	0.004900	0.000754
0.015635	0.003697	0.000442
0.024777	0.006446	0.000912
0.027384	0.005204	0.000599
0.035851	0.007813	0.001049
0.038018	0.006525	0.000734
0.045726	0.008980	0.001163
0.047369	0.007640	0.000845
0.054254	0.009934	0.001252
0.055304	0.008535	0.000931
0.061325	0.010664	0.001316
0.061729	0.009203	0.000991
0.066860	0.011166	0.001353
0.066583	0.009640	0.001025
0.070818	0.011438	0.001365
0.069842	0.009847	0.001033
0.073194	0.011485	0.001352
0.071518	0.009831	0.001017
0.074015	0.011315	0.001315
0.071653	0.009602	0.000977
0.073337	0.010942	0.001255
0.070321	0.009174	0.000916
0.071247	0.010380	0.001176
0.067622	0.008566	0.000835
0.067856	0.009649	0.001079
0.063677	0.007797	0.000738
0.063295	0.008771	0.000966
0.058629	0.006892	0.000626
0.057714	0.007770	0.000841
0.052635	0.005873	0.000504
0.051274	0.006670	0.000707
0.045861	0.004768	0.000373
0.044147	0.005499	0.000567
0.038483	0.003602	0.000237
0.036507	0.004282	0.000423
0.030677	0.002403	0.000100
0.028533	0.003045	0.000279
0.022613	0.001195	-0.000037
0.020408	0.001816	0.000138
0.014476	0.000005	-0.000170
0.012268	0.000616	0.000003
0.006406	-0.001147	-0.000297
0.004278	-0.000530	-0.000124
-0.001437	-0.002237	-0.000415
-0.003423	-0.001604	-0.000242
-0.008920	-0.003246	-0.000522
-0.010710	-0.002589	-0.000348
-0.015900	-0.004156	-0.000616
-0.017433	-0.003469	-0.000440
-0.022260	-0.004954	-0.000697
-0.023483	-0.004230	-0.000518
-0.027901	-0.005627	-0.000762
-0.028769	-0.004863	-0.000580
-0.032740	-0.006169	-0.000811
-0.033219	-0.005360	-0.000625
-0.036719	-0.006572	-0.000843
-0.036784	-0.005717	-0.000654
-0.039796	-0.006837	-0.000859
-0.039431	-0.005933	-0.000666
-0.041950	-0.006961	-0.000859
-0.041151	-0.006011	-0.000663
-0.043180	-0.006950	-0.000843
-0.041952	-0.005955	-0.000644
-0.043504	-0.006809	-0.000813
-0.041860	-0.005773	-0.000611
-0.042956	-0.006547	-0.000769
-0.040919	-0.005473	-0.000565
-0.041589	-0.006173	-0.000713
-0.039187	-0.005067	-0.000507
-0.039467	-0.005700	-0.000647
-0.036735	-0.004568	-0.000440
-0.036667	-0.005142	-0.000572
-0.033647	-0.003990	-0.000365
-0.033278	-0.004513	-0.000490
-0.030015	-0.003349	-0.000284
-0.029393	-0.003829	-0.000402
-0.025935	-0.002661	-0.000199
-0.025115	-0.003106	-0.000312
-0.021512	-0.001941	-0.000111
-0.020545	-0.002361	-0.000221
-0.016848	-0.001205	-0.000023
-0.015790	-0.001609	-0.000131
-0.012050	-0.000470	0.000063
-0.010955	-0.000865	-0.000043
-0.007219	0.000250	0.000146
-0.006134	-0.000145	0.000041
-0.002450	0.000941	0.000224
-0.001420	0.000538	0.000119
0.002164	0.001590	0.000296
0.003106	0.001175	0.000190
0.006544	0.002185	0.000361
0.007363	0.001753	0.000253
0.010608	0.002717	0.000416
0.011269	0.002265	0.000307
0.014288	0.003177	0.000463
0.014762	0.002702	0.000351
0.017527	0.003560	0.000499
0.017789	0.003059	0.000385
0.020280	0.003861	0.000525
0.020311	0.003332	0.000409
0.022512	0.004077	0.000541
0.022300	0.003519	0.000422
0.024203	0.004207	0.000546
0.023739	0.003621	0.000425
0.025343	0.004254	0.000541
0.024625	0.003640	0.000418
0.025933	0.004218	0.000527
0.024965	0.003578	0.000401
0.025987	0.004105	0.000503
0.024779	0.003441	0.000376
0.025529	0.003920	0.000472
0.024093	0.003235	0.000343
0.024590	0.003670	0.000433
0.022945	0.002966	0.000304
0.023212	0.003362	0.000388
0.021380	0.002644	0.000258
0.021442	0.003005	0.000338
0.019448	0.002277	0.000209
0.019335	0.002608	0.000284
0.017205	0.001875	0.000156
0.016948	0.002182	0.000228
0.014710	0.001447	0.000100
0.014341	0.001735	0.000170
0.012026	0.001003	0.000044
0.011577	0.001278	0.000112
0.009214	0.000553	-0.000011
0.008717	0.000820	0.000056
0.006338	0.000107	-0.000065
0.005825	0.000371	0.000001
0.003454	-0.000327	-0.000117
0.002956	-0.000062	-0.000050
0.000622	-0.000741	-0.000165
0.000166	-0.000469	-0.000098
-0.002104	-0.001126	-0.000208
-0.002498	-0.000845	-0.000141
-0.004677	-0.001476	-0.000247
-0.004983	-0.001183	-0.000178
-0.007049	-0.001786	-0.000280
-0.007248	-0.001479	-0.000209
-0.009183	-0.002052	-0.000306
-0.009257	-0.001727	-0.000234
-0.011046	-0.002268	-0.000327
-0.010981	-0.001925	-0.000252
-0.012613	-0.002434	-0.000340
-0.012398	-0.002071	-0.000264
-0.013866	-0.002548	-0.000347
-0.013495	-0.002165	-0.000269
-0.014793	-0.002610	-0.000348
-0.014262	-0.002207	-0.000268
-0.015391	-0.002620	-0.000342
-0.014701	-0.002198	-0.000260
-0.015662	-0.002581	-0.000331
-0.014815	-0.002141	-0.000247
-0.015616	-0.002496	-0.000313
-0.014619	-0.002039	-0.000228
-0.015268	-0.002368	-0.000291
-0.014130	-0.001896	-0.000205
-0.014637	-0.002202	-0.000265
-0.013370	-0.001718	-0.000178
-0.013751	-0.002003	-0.000235
-0.012368	-0.001508	-0.000147
-0.012637	-0.001775	-0.000202
-0.011154	-0.001273	-0.000114
-0.011329	-0.001526	-0.000168
-0.009762	-0.001018	-0.000080
-0.009862	-0.001260	-0.000132
-0.008228	-0.000750	-0.000044
-0.008271	-0.000984	-0.000095
-0.006589	-0.000475	-0.000008
-0.006596	-0.000703	-0.000059
-0.004883	-0.000198	0.000027
-0.004872	-0.000425	-0.000023
-0.003147	0.000075	0.000061
-0.003137	-0.000153	0.000010
-0.001417	0.000338	0.000093
-0.001426	0.000106	0.000042
0.000273	0.000587	0.000122
0.000230	0.000348	0.000070
0.001891	0.000817	0.000149
0.001801	0.000569	0.000096
0.003408	0.001024	0.000172
0.003257	0.000766	0.000118
0.004797	0.001205	0.000191
0.004575	0.000935	0.000136
0.006037	0.001357	0.000207
0.005734	0.001075	0.000149
0.007109	0.001479	0.000218
0.006718	0.001184	0.000159
0.007999	0.001569	0.000225
0.007514	0.001260	0.000164
0.008698	0.001627	0.000228
0.008115	0.001304	0.000166
0.009199	0.001653	0.000226
