## Supplementary material for "Visualising joint force-velocity properties in musculoskeletal models": Code&Data: A03_FB_P00_x0_qfrcOutput.csv

0.000000	0.000000	0.000000
0.003599	-0.018222	-0.004667
0.034250	-0.069058	-0.017684
0.115597	-0.163464	-0.041855
0.266156	-0.309158	-0.079169
0.498891	-0.510611	-0.130844
0.821243	-0.768906	-0.197353
1.235026	-1.081609	-0.278445
1.736400	-1.442790	-0.373148
2.316092	-1.843346	-0.479764
2.960050	-2.271704	-0.595875
3.650576	-2.710883	-0.718278
4.367940	-3.142423	-0.842598
5.092153	-3.548284	-0.963620
5.804599	-3.914101	-1.076128
6.489215	-4.229463	-1.175721
7.133190	-4.487506	-1.259735
7.727216	-4.684120	-1.326911
8.265373	-4.817594	-1.376971
8.744735	-4.887688	-1.410146
9.164852	-4.895476	-1.426975
9.527175	-4.842406	-1.428043
9.834556	-4.730642	-1.414030
10.090785	-4.562117	-1.385524
10.300261	-4.339438	-1.343218
10.467693	-4.064730	-1.287679
10.597932	-3.741095	-1.219658
10.695787	-3.370868	-1.139733
10.765972	-2.957702	-1.048739
10.812991	-2.504155	-0.947279
10.841156	-2.014518	-0.836302
10.854496	-1.491582	-0.716448
10.856822	-0.940303	-0.588803
10.851638	-0.363651	-0.454050
10.841415	0.232829	-0.313411
10.829454	0.845961	-0.167624
10.816251	1.469916	-0.017997
10.802228	2.101233	0.134649
10.788604	2.734141	0.289002
10.777324	3.364872	0.444140
10.768691	3.988070	0.598782
10.763838	4.599806	0.751919
10.761776	5.195356	0.902350
10.761851	5.770758	1.049006
10.762156	6.322028	1.190800
10.760600	6.845646	1.326736
10.754609	7.338366	1.455880
10.741429	7.797181	1.577360
10.718209	8.219256	1.690313
10.682001	8.601762	1.793937
10.629945	8.942006	1.887393
10.559395	9.237515	1.969722
10.466498	9.485014	2.040407
10.349657	9.682901	2.098358
10.204544	9.828140	2.142981
10.029851	9.918491	2.173405
9.821373	9.950966	2.188981
9.577698	9.923128	2.189124
9.294661	9.831393	2.173403
8.970551	9.672553	2.141246
8.601203	9.441761	2.092155
8.184333	9.134104	2.025208
7.715552	8.742140	1.939402
7.191688	8.257249	1.832886
6.607648	7.666508	1.703403
5.958797	6.954181	1.547133
5.238535	6.100940	1.359469
4.440216	5.096875	1.134828
3.556739	3.970228	0.874745
2.585835	2.837243	0.605063
1.535925	1.884377	0.385683
0.430937	1.238338	0.231601
-0.695391	0.704228	0.189257
-1.834067	0.629286	-0.131300
-2.916061	-1.046190	0.836062
-4.185888	3.442227	-1.815057
-4.770607	-6.077808	2.558214
-6.574180	5.793812	-2.637889
-6.750822	-6.927375	2.588054
-8.549536	5.032532	-2.586984
-8.677089	-7.220204	2.404140
-10.391631	4.103039	-2.556765
-10.468671	-7.486301	2.158673
-12.088586	2.970858	-2.523472
-12.123438	-7.674475	1.839655
-13.630740	1.577530	-2.471568
-13.646228	-7.726220	1.409148
-15.010802	-0.280726	-2.378254
-15.066572	-7.512589	0.710893
-16.222611	-2.617477	-2.162708
-16.404014	-6.988804	-0.293682
-17.263493	-4.681810	-1.642420
-17.591197	-6.375242	-0.559923
-18.188266	-5.045920	-1.349942
-18.421716	-6.146447	-0.635723
-18.820958	-5.240425	-1.223085
-18.917105	-6.093209	-0.725430
-19.134311	-5.471875	-1.136208
-19.091789	-6.050890	-0.823346
-19.115271	-5.662207	-1.063525
-18.923568	-5.971683	-0.897300
-18.734122	-5.741840	-1.009921
-18.366583	-5.843912	-0.933244
-17.943831	-5.682765	-0.971713
-17.363462	-5.642946	-0.934096
-16.685161	-5.475867	-0.935201
-15.855698	-5.330630	-0.906387
-14.905167	-5.109753	-0.886736
-13.813502	-4.868698	-0.852143
-12.611746	-4.567489	-0.815879
-11.313552	-4.231891	-0.768051
-9.972842	-3.846416	-0.714214
-8.630889	-3.435949	-0.649348
-7.352858	-2.999383	-0.578846
-6.272868	-2.596107	-0.500660
-5.657544	-2.279050	-0.429679
-5.244271	-2.044124	-0.373407
-4.953536	-1.860290	-0.333433
-4.738575	-1.720913	-0.300144
-4.582477	-1.606024	-0.276102
-4.464397	-1.515296	-0.254219
-4.377187	-1.437276	-0.237813
-4.309807	-1.372982	-0.222273
-4.258273	-1.316118	-0.209872
-4.216633	-1.267181	-0.198150
-4.182216	-1.223056	-0.188128
-4.151802	-1.183617	-0.178780
-4.123501	-1.147464	-0.170374
-4.095478	-1.114232	-0.162569
-4.066423	-1.083284	-0.155366
-4.035210	-1.054274	-0.148655
-4.000954	-1.026857	-0.142394
-3.962923	-1.000765	-0.136535
-3.920519	-0.975759	-0.131041
-3.873249	-0.951620	-0.125882
-3.820703	-0.928142	-0.121026
-3.762537	-0.905121	-0.116448
-3.698464	-0.882356	-0.112121
-3.628240	-0.859648	-0.108018
-3.551656	-0.836797	-0.104115
-3.468539	-0.813606	-0.100384
-3.378744	-0.789886	-0.096799
-3.282152	-0.765458	-0.093336
-3.178674	-0.740156	-0.089968
-3.068243	-0.713830	-0.086671
-2.950824	-0.686350	-0.083423
-2.826406	-0.657605	-0.080200
-2.695009	-0.627504	-0.076983
-2.556682	-0.595977	-0.073751
-2.411503	-0.562970	-0.070485
-2.259580	-0.528448	-0.067169
-2.101053	-0.492391	-0.063783
-1.936094	-0.454797	-0.060313
-1.764904	-0.415671	-0.056741
-1.587717	-0.369557	-0.053051
-1.404228	-0.324698	-0.048852
-1.215109	-0.279466	-0.044457
-1.020813	-0.233395	-0.039937
-0.821747	-0.186414	-0.035296
-0.618322	-0.138535	-0.030524
-0.410968	-0.089794	-0.025608
-0.200132	-0.040233	-0.020536
0.013722	0.010101	-0.015296
0.230109	0.061158	-0.009879
0.448530	0.112881	-0.004276
0.668466	0.165208	0.001520
0.889383	0.218074	0.007515
1.110726	0.271405	0.013713
1.331927	0.325123	0.020117
1.552397	0.379143	0.026728
1.771537	0.433374	0.033547
1.988730	0.487718	0.040570
2.203349	0.542069	0.047795
2.414756	0.598525	0.055215
2.622473	0.662018	0.062960
2.826399	0.720283	0.071444
3.025427	0.776978	0.080207
3.218789	0.832708	0.089136
3.405787	0.887472	0.098186
3.585733	0.941133	0.107323
3.757939	0.993517	0.116511
3.921719	1.044433	0.125709
4.076383	1.093679	0.134869
4.221238	1.141043	0.143939
4.355584	1.186301	0.152861
4.478687	1.229219	0.161571
4.589769	1.269547	0.170002
4.688028	1.307031	0.181012
4.772392	1.343954	0.190716
4.842348	1.378052	0.197409
4.897351	1.406732	0.202997
4.936450	1.430140	0.207685
4.958725	1.448430	0.211560
4.963313	1.461677	0.214678
4.949440	1.469896	0.217079
4.916477	1.473060	0.218787
4.863948	1.471121	0.219821
4.791547	1.464020	0.220193
4.699166	1.451695	0.219910
4.586932	1.434094	0.218980
4.455254	1.411177	0.217405
4.304871	1.382936	0.215187
4.136903	1.349400	0.212329
3.952887	1.310654	0.208830
3.754801	1.266854	0.204693
3.545044	1.218251	0.199918
3.326387	1.165202	0.194508
3.101869	1.108182	0.188470
2.874664	1.049221	0.181815
2.741084	1.009327	0.174620
2.636023	0.967559	0.167492
2.535023	0.925193	0.160247
2.436221	0.882398	0.152878
2.338317	0.839266	0.145396
2.240395	0.795859	0.137820
2.141811	0.752229	0.130169
2.042120	0.708427	0.122467
1.941029	0.664511	0.114733
1.838368	0.620546	0.106991
1.734058	0.576603	0.099260
1.628102	0.532763	0.091561
1.520566	0.489110	0.083914
1.411567	0.445732	0.076340
1.301271	0.402724	0.068856
1.189877	0.360177	0.061481
1.077616	0.318185	0.054233
0.964745	0.276840	0.047130
0.851543	0.236232	0.040188
0.738301	0.196447	0.033422
0.625327	0.157564	0.026847
0.512936	0.119662	0.020476
0.401448	0.082809	0.014321
0.291187	0.047071	0.008395
0.182478	0.012507	0.002705
0.075641	-0.020831	-0.002738
-0.029007	-0.052894	-0.007929
-0.131158	-0.083642	-0.012859
-0.230511	-0.113038	-0.017525
-0.326777	-0.141049	-0.021922
-0.419681	-0.167649	-0.026047
-0.508960	-0.192814	-0.029899
-0.594369	-0.216523	-0.033477
-0.675679	-0.238762	-0.036781
-0.752679	-0.259517	-0.039812
-0.825178	-0.278777	-0.042574
-0.893004	-0.296536	-0.045069
-0.956007	-0.312786	-0.047301
-1.014058	-0.327526	-0.049275
-1.067052	-0.340756	-0.050995
-1.114905	-0.352479	-0.052470
-1.157558	-0.362647	-0.053704
-1.194974	-0.371279	-0.054705
-1.227151	-0.378577	-0.055478
-1.254132	-0.384505	-0.056038
-1.275982	-0.389054	-0.056396
-1.292788	-0.392228	-0.056561
-1.304657	-0.394045	-0.056545
-1.311716	-0.394532	-0.056358
-1.314111	-0.393726	-0.056010
-1.312004	-0.391670	-0.055512
-1.305573	-0.388413	-0.054874
-1.295008	-0.384009	-0.054105
-1.280513	-0.378517	-0.053216
-1.262303	-0.371999	-0.052217
-1.240601	-0.364519	-0.051115
-1.215638	-0.356146	-0.049921
-1.187651	-0.346947	-0.048863
-1.156860	-0.337048	-0.047748
-1.123516	-0.326517	-0.046425
-1.087882	-0.315384	-0.044938
-1.050214	-0.303695	-0.043320
-1.010761	-0.291505	-0.041598
-0.969763	-0.278876	-0.039792
-0.927454	-0.265872	-0.037922
-0.884623	-0.252558	-0.036001
-0.845690	-0.239014	-0.034044
-0.806569	-0.225408	-0.032051
-0.767184	-0.211800	-0.030040
-0.727493	-0.198237	-0.028024
-0.687480	-0.184767	-0.026016
-0.647154	-0.171428	-0.024029
-0.606541	-0.158257	-0.022072
-0.565682	-0.145283	-0.020153
-0.524628	-0.132534	-0.018279
-0.483443	-0.120033	-0.016457
-0.442196	-0.107799	-0.014693
-0.400965	-0.095848	-0.012988
-0.359830	-0.084193	-0.011348
-0.318877	-0.072845	-0.009774
-0.278192	-0.061812	-0.008267
-0.237863	-0.051101	-0.006829
-0.197981	-0.040714	-0.005459
-0.158633	-0.030656	-0.004156
-0.119908	-0.020928	-0.002919
-0.081893	-0.011293	-0.001748
-0.044658	-0.001909	-0.000635
-0.008283	0.007109	0.000422
0.027152	0.015762	0.001424
0.061565	0.024049	0.002374
0.094885	0.031969	0.003273
0.127037	0.039524	0.004123
0.157957	0.046715	0.004926
0.187580	0.053543	0.005684
0.215851	0.060012	0.006400
0.242716	0.066123	0.007077
0.268128	0.071881	0.007716
0.292042	0.077289	0.008319
0.314422	0.082350	0.008890
0.335235	0.087069	0.009429
0.354455	0.091452	0.009939
0.372059	0.095501	0.010422
0.388034	0.099223	0.010879
0.402372	0.102622	0.011312
0.415071	0.105703	0.011722
0.426136	0.108471	0.012111
0.435582	0.110932	0.012478
0.443425	0.113090	0.012826
0.449690	0.114950	0.013154
0.454402	0.116517	0.013462
0.457595	0.117796	0.013756
0.459304	0.118791	0.014111
0.459565	0.119515	0.014432
0.458419	0.119967	0.014720
0.455913	0.120152	0.014978
0.452092	0.120069	0.015205
0.447006	0.119725	0.015402
0.440703	0.119118	0.015569
0.433236	0.118253	0.015706
0.424653	0.117130	0.015813
0.416493	0.115754	0.015888
0.408852	0.114134	0.015929
0.400150	0.112285	0.015934
0.390400	0.110259	0.015902
0.379630	0.108019	0.015835
0.367858	0.105535	0.015729
0.355116	0.102812	0.015586
0.341426	0.099845	0.015403
0.326828	0.096642	0.015180
0.311349	0.093196	0.014915
0.295038	0.089518	0.014608
0.277926	0.085603	0.014257
0.260074	0.081465	0.013863
0.241515	0.077099	0.013424
0.222319	0.072521	0.012942
0.202527	0.067729	0.012414
0.182216	0.062742	0.011842
0.161429	0.057558	0.011225
0.140254	0.052200	0.010566
0.118738	0.046668	0.009863
0.096974	0.040987	0.009121
0.075013	0.035158	0.008337
0.052955	0.029211	0.007516
0.030851	0.023149	0.006659
0.008807	0.017020	0.005769
-0.013125	0.010836	0.004847
-0.034837	0.004603	0.003899
-0.056276	-0.001677	0.002924
-0.077334	-0.007964	0.001931
-0.097963	-0.014255	0.000918
-0.118051	-0.020508	-0.000106
-0.137557	-0.026720	-0.001142
-0.156369	-0.032844	-0.002180
-0.174457	-0.038880	-0.003221
-0.191710	-0.044778	-0.004256
-0.208110	-0.050539	-0.005287
-0.223549	-0.056110	-0.006312
-0.238026	-0.061499	-0.007326
-0.251432	-0.066646	-0.008316
-0.263785	-0.071567	-0.009284
-0.274978	-0.076196	-0.010216
-0.285046	-0.080557	-0.011117
-0.293883	-0.084581	-0.011970
-0.301545	-0.088300	-0.012783
-0.307926	-0.091639	-0.013538
-0.313104	-0.094643	-0.014244
-0.316969	-0.097229	-0.014882
-0.319624	-0.099455	-0.015464
-0.320954	-0.101234	-0.015970
-0.321086	-0.102634	-0.016413
-0.319901	-0.103565	-0.016774
-0.317548	-0.104106	-0.017068
-0.314595	-0.104164	-0.017274
-0.310520	-0.103832	-0.017409
-0.305182	-0.103017	-0.017453
-0.298751	-0.101815	-0.017425
-0.291088	-0.100134	-0.017303
-0.282384	-0.098077	-0.017111
-0.272505	-0.095553	-0.016826
-0.261657	-0.092684	-0.016471
-0.249713	-0.089369	-0.016027
-0.236895	-0.085718	-0.015518
-0.223081	-0.081643	-0.014923
-0.208506	-0.077264	-0.014268
-0.193058	-0.072497	-0.013534
-0.176981	-0.067467	-0.012747
-0.160170	-0.062092	-0.011888
-0.142879	-0.056501	-0.010984
-0.125009	-0.050618	-0.010017
-0.106818	-0.044573	-0.009016
-0.088215	-0.038293	-0.007962
-0.069462	-0.031911	-0.006882
-0.050473	-0.025358	-0.005763
-0.031507	-0.018766	-0.004629
-0.012484	-0.012070	-0.003467
0.006339	-0.005401	-0.002302
0.025041	0.001302	-0.001122
0.043370	0.007911	0.000048
0.061404	0.014486	0.001226
0.078899	0.020900	0.002383
0.095934	0.027214	0.003533
0.112273	0.033302	0.004649
0.128002	0.039228	0.005744
0.142891	0.044869	0.006794
0.157035	0.050289	0.007812
0.170217	0.055370	0.008771
0.182538	0.060179	0.009688
0.193793	0.064601	0.010538
0.204094	0.068710	0.011335
0.213249	0.072392	0.012055
0.221381	0.075726	0.012717
0.228310	0.078604	0.013295
0.234172	0.081110	0.013807
0.238798	0.083138	0.014232
0.242339	0.084780	0.014588
0.244636	0.085935	0.014853
0.245853	0.086699	0.015047
0.245842	0.086976	0.015150
0.244779	0.086867	0.015182
0.242528	0.086281	0.015124
0.239275	0.085324	0.014998
0.235412	0.083939	0.014784
0.230859	0.082365	0.014506
0.225232	0.080357	0.014149
0.218723	0.078024	0.013735
0.211215	0.075288	0.013248
0.202912	0.072262	0.012711
0.193704	0.068870	0.012107
0.183800	0.065229	0.011469
0.173100	0.061268	0.010771
0.161819	0.057104	0.010037
0.149863	0.052670	0.009252
0.137450	0.048081	0.008439
0.124495	0.043275	0.007586
0.111214	0.038367	0.006715
0.097531	0.033297	0.005813
0.083660	0.028180	0.004904
0.069527	0.022957	0.003974
0.055348	0.017741	0.003048
0.041049	0.012476	0.002111
0.026842	0.007272	0.001188
0.012657	0.002074	0.000265
-0.001303	-0.003011	-0.000635
-0.015105	-0.008037	-0.001525
-0.028555	-0.012903	-0.002384
-0.041721	-0.017661	-0.003224
-0.054418	-0.022215	-0.004024
-0.066714	-0.026616	-0.004797
-0.078436	-0.030774	-0.005524
-0.089655	-0.034742	-0.006216
-0.100208	-0.038433	-0.006856
-0.110170	-0.041901	-0.007456
-0.119391	-0.045066	-0.008000
-0.127950	-0.047983	-0.008499
-0.135708	-0.050576	-0.008937
-0.142751	-0.052904	-0.009329
-0.148951	-0.054895	-0.009658
-0.154401	-0.056610	-0.009938
-0.158983	-0.057982	-0.010155
-0.162797	-0.059028	-0.010322
-0.165735	-0.059715	-0.010426
-0.167904	-0.060132	-0.010479
-0.169207	-0.060220	-0.010471
-0.169757	-0.060046	-0.010417
-0.169466	-0.059554	-0.010304
-0.168455	-0.058814	-0.010148
-0.166643	-0.057773	-0.009935
-0.164157	-0.056504	-0.009683
-0.160922	-0.054956	-0.009381
-0.157072	-0.053205	-0.009044
-0.152572	-0.051201	-0.008661
-0.147553	-0.049023	-0.008250
-0.141913	-0.046624	-0.007799
-0.135791	-0.044084	-0.007325
-0.129123	-0.041354	-0.006818
-0.122051	-0.038518	-0.006295
-0.114514	-0.035527	-0.005746
-0.106659	-0.032465	-0.005187
-0.098424	-0.029284	-0.004609
-0.089961	-0.026068	-0.004028
-0.081207	-0.022769	-0.003435
-0.072316	-0.019472	-0.002846
-0.063224	-0.016126	-0.002250
-0.054087	-0.012817	-0.001665
-0.044839	-0.009494	-0.001079
-0.035637	-0.006241	-0.000511
-0.026410	-0.003004	0.000052
-0.017317	0.000131	0.000593
-0.008280	0.003221	0.001124
0.000540	0.006180	0.001627
0.009226	0.009070	0.002118
0.017619	0.011804	0.002577
0.025809	0.014447	0.003019
0.033639	0.016914	0.003425
0.041204	0.019272	0.003811
0.048349	0.021437	0.004158
0.055178	0.023479	0.004483
0.061537	0.025315	0.004767
0.067538	0.027019	0.005028
0.073029	0.028508	0.005247
0.078131	0.029859	0.005442
0.082694	0.031003	0.005594
0.086847	0.032063	0.005723
0.090444	0.032897	0.005811
0.093621	0.033589	0.005877
0.096234	0.034057	0.005904
0.098426	0.034388	0.005909
0.100056	0.034502	0.005876
0.101271	0.034487	0.005824
0.101936	0.034265	0.005736
0.102204	0.033926	0.005630
0.101941	0.033392	0.005491
0.101306	0.032755	0.005339
0.100167	0.031938	0.005155
0.098687	0.031036	0.004961
0.096740	0.029970	0.004739
0.094487	0.028836	0.004511
0.091807	0.027557	0.004258
0.088864	0.026229	0.004002
0.085682	0.024776	0.003726
0.082316	0.023295	0.003449
0.078605	0.021711	0.003156
0.074713	0.020119	0.002867
0.070525	0.018443	0.002564
0.066204	0.016777	0.002269
0.061635	0.015048	0.001964
0.056982	0.013347	0.001669
0.052132	0.011602	0.001369
0.047246	0.009902	0.001081
0.042213	0.008174	0.000791
0.037192	0.006507	0.000516
0.032072	0.004828	0.000241
0.027010	0.003224	-0.000016
0.021896	0.001622	-0.000271
0.016882	0.000106	-0.000507
0.011861	-0.001388	-0.000739
0.006979	-0.002746	-0.000949
0.002131	-0.004083	-0.001153
-0.002540	-0.005323	-0.001335
-0.007142	-0.006534	-0.001511
-0.011535	-0.007640	-0.001664
-0.015829	-0.008712	-0.001810
-0.019887	-0.009676	-0.001934
-0.023819	-0.010601	-0.002051
-0.027494	-0.011416	-0.002146
-0.031021	-0.012190	-0.002235
-0.034274	-0.012853	-0.002302
-0.037363	-0.013475	-0.002364
-0.040166	-0.013987	-0.002406
-0.042794	-0.014460	-0.002442
-0.045127	-0.014824	-0.002459
-0.047281	-0.015153	-0.002473
-0.049134	-0.015376	-0.002468
-0.050807	-0.015567	-0.002460
-0.052180	-0.015658	-0.002435
-0.053375	-0.015721	-0.002409
-0.054275	-0.015688	-0.002368
-0.055003	-0.015634	-0.002326
-0.055443	-0.015490	-0.002270
-0.055720	-0.015330	-0.002216
-0.055721	-0.015085	-0.002148
-0.055572	-0.014832	-0.002083
-0.055158	-0.014501	-0.002006
-0.054609	-0.014167	-0.001934
-0.053812	-0.013760	-0.001850
-0.052896	-0.013358	-0.001772
-0.051748	-0.012889	-0.001684
-0.050501	-0.012431	-0.001602
-0.049026	-0.011912	-0.001511
-0.047452	-0.011409	-0.001427
-0.045683	-0.010849	-0.001335
-0.043854	-0.010311	-0.001252
-0.041849	-0.009722	-0.001160
-0.039805	-0.009160	-0.001078
-0.037603	-0.008550	-0.000989
-0.035383	-0.007972	-0.000909
-0.033024	-0.007351	-0.000822
-0.030666	-0.006765	-0.000746
-0.028189	-0.006139	-0.000663
-0.025732	-0.005553	-0.000590
-0.023175	-0.004929	-0.000510
-0.020657	-0.004348	-0.000441
-0.018057	-0.003732	-0.000366
-0.015514	-0.003147	-0.000301
-0.012905	-0.002530	-0.000229
-0.010371	-0.001962	-0.000168
-0.007788	-0.001366	-0.000100
-0.005294	-0.000820	-0.000041
-0.002768	-0.000248	0.000024
-0.000347	0.000273	0.000078
0.002093	0.000820	0.000140
0.004414	0.001314	0.000192
0.006741	0.001833	0.000250
0.008937	0.002299	0.000299
0.011126	0.002788	0.000355
0.013173	0.003223	0.000401
0.015203	0.003681	0.000455
0.017082	0.004084	0.000499
0.018934	0.004510	0.000550
0.020627	0.004880	0.000591
0.022284	0.005271	0.000640
0.023776	0.005607	0.000680
0.025225	0.005965	0.000726
0.026503	0.006280	0.000764
0.027733	0.006614	0.000808
0.028788	0.006891	0.000844
0.029791	0.007185	0.000887
0.030616	0.007422	0.000920
0.031387	0.007674	0.000960
0.031978	0.007867	0.000991
0.032512	0.008075	0.001028
0.032866	0.008223	0.001055
0.033164	0.008385	0.001089
0.033283	0.008485	0.001112
0.033346	0.008597	0.001141
0.033232	0.008648	0.001159
0.033066	0.008709	0.001182
0.032726	0.008708	0.001195
0.032384	0.008717	0.001212
0.031878	0.008663	0.001219
0.031326	0.008620	0.001229
0.030609	0.008513	0.001228
0.029852	0.008416	0.001231
0.028936	0.008256	0.001222
0.027987	0.008105	0.001218
0.026887	0.007891	0.001201
0.025762	0.007688	0.001188
0.024495	0.007422	0.001163
0.023211	0.007167	0.001141
0.021794	0.006850	0.001106
0.020372	0.006545	0.001075
0.018828	0.006180	0.001032
0.017288	0.005829	0.000992
0.015638	0.005420	0.000940
0.014005	0.005028	0.000892
0.012273	0.004579	0.000832
0.010570	0.004149	0.000776
0.008781	0.003666	0.000709
0.007035	0.003205	0.000645
0.005215	0.002694	0.000571
0.003451	0.002210	0.000502
0.001625	0.001678	0.000422
-0.000130	0.001177	0.000348
-0.001935	0.000632	0.000264
-0.003656	0.000122	0.000186
-0.005413	-0.000427	0.000098
-0.007073	-0.000937	0.000018
-0.008758	-0.001482	-0.000072
-0.010333	-0.001984	-0.000153
-0.011921	-0.002517	-0.000243
-0.013388	-0.003001	-0.000324
-0.014856	-0.003513	-0.000413
-0.016193	-0.003972	-0.000491
-0.017520	-0.004453	-0.000577
-0.018706	-0.004878	-0.000652
-0.019874	-0.005321	-0.000733
-0.020891	-0.005704	-0.000803
-0.021883	-0.006101	-0.000877
-0.022717	-0.006434	-0.000940
-0.023519	-0.006779	-0.001007
-0.024158	-0.007056	-0.001062
-0.024760	-0.007342	-0.001120
-0.025194	-0.007558	-0.001165
-0.025588	-0.007779	-0.001213
-0.025813	-0.007929	-0.001248
-0.025996	-0.008083	-0.001285
-0.026009	-0.008162	-0.001308
-0.025980	-0.008246	-0.001333
-0.025781	-0.008254	-0.001344
-0.025525	-0.008266	-0.001357
-0.025104	-0.008202	-0.001355
-0.024648	-0.008141	-0.001356
-0.024032	-0.008006	-0.001342
-0.023386	-0.007874	-0.001330
-0.022586	-0.007670	-0.001303
-0.021763	-0.007470	-0.001279
-0.020794	-0.007200	-0.001240
-0.019811	-0.006937	-0.001204
-0.018691	-0.006606	-0.001154
-0.017566	-0.006285	-0.001108
-0.016315	-0.005900	-0.001047
-0.015070	-0.005528	-0.000990
-0.013711	-0.005095	-0.000921
-0.012369	-0.004679	-0.000856
-0.010925	-0.004207	-0.000778
-0.009512	-0.003757	-0.000705
-0.008009	-0.003254	-0.000622
-0.006550	-0.002778	-0.000543
-0.005015	-0.002255	-0.000455
-0.003536	-0.001762	-0.000373
-0.001994	-0.001227	-0.000281
-0.000522	-0.000729	-0.000197
0.001000	-0.000193	-0.000104
0.002439	0.000302	-0.000019
0.003915	0.000829	0.000073
0.005297	0.001311	0.000156
0.006703	0.001820	0.000246
0.008003	0.002279	0.000326
0.009316	0.002760	0.000412
0.010513	0.003187	0.000487
0.011712	0.003633	0.000567
0.012786	0.004020	0.000636
0.013854	0.004423	0.000709
0.014788	0.004763	0.000770
0.015708	0.005116	0.000835
0.016488	0.005403	0.000887
0.017248	0.005700	0.000942
0.017862	0.005930	0.000985
0.018453	0.006167	0.001030
0.018894	0.006336	0.001061
0.019309	0.006510	0.001095
0.019572	0.006614	0.001115
0.019808	0.006724	0.001138
0.019892	0.006763	0.001147
0.019950	0.006808	0.001158
0.019857	0.006783	0.001156
0.019740	0.006764	0.001155
0.019479	0.006676	0.001142
0.019216	0.006595	0.001130
0.018810	0.006447	0.001106
0.018388	0.006309	0.001084
0.017827	0.006105	0.001049
0.017258	0.005913	0.001017
0.016557	0.005659	0.000973
0.015854	0.005419	0.000933
0.015028	0.005119	0.000881
0.014209	0.004837	0.000833
0.013276	0.004499	0.000774
0.012358	0.004182	0.000720
0.011336	0.003813	0.000655
0.010341	0.003468	0.000595
0.009250	0.003075	0.000526
0.008197	0.002711	0.000464
0.007059	0.002301	0.000392
0.005969	0.001925	0.000327
0.004806	0.001508	0.000253
0.003700	0.001128	0.000188
0.002531	0.000711	0.000114
0.001431	0.000334	0.000050
0.000278	-0.000076	-0.000022
-0.000797	-0.000441	-0.000085
-0.001914	-0.000836	-0.000154
-0.002944	-0.001183	-0.000213
-0.004008	-0.001556	-0.000279
-0.004975	-0.001879	-0.000333
-0.005968	-0.002224	-0.000394
-0.006857	-0.002516	-0.000443
-0.007764	-0.002829	-0.000497
-0.008560	-0.003086	-0.000540
-0.009368	-0.003361	-0.000587
-0.010060	-0.003579	-0.000623
-0.010758	-0.003813	-0.000663
-0.011336	-0.003988	-0.000691
-0.011916	-0.004179	-0.000724
-0.012372	-0.004310	-0.000744
-0.012828	-0.004455	-0.000768
-0.013158	-0.004540	-0.000780
-0.013487	-0.004639	-0.000796
-0.013689	-0.004678	-0.000800
-0.013889	-0.004732	-0.000808
-0.013963	-0.004725	-0.000804
-0.014036	-0.004734	-0.000804
-0.013984	-0.004683	-0.000792
-0.013934	-0.004649	-0.000785
-0.013762	-0.004557	-0.000766
-0.013594	-0.004483	-0.000752
-0.013308	-0.004352	-0.000726
-0.013031	-0.004241	-0.000706
-0.012631	-0.004075	-0.000674
-0.012243	-0.003932	-0.000648
-0.011746	-0.003735	-0.000612
-0.011269	-0.003563	-0.000581
-0.010689	-0.003340	-0.000541
-0.010136	-0.003144	-0.000506
-0.009486	-0.002900	-0.000462
-0.008870	-0.002685	-0.000425
-0.008164	-0.002425	-0.000378
-0.007498	-0.002197	-0.000339
-0.006750	-0.001926	-0.000291
-0.006049	-0.001689	-0.000251
-0.005273	-0.001412	-0.000203
-0.004552	-0.001173	-0.000162
-0.003762	-0.000896	-0.000114
-0.003033	-0.000658	-0.000075
-0.002243	-0.000385	-0.000028
-0.001522	-0.000154	0.000010
-0.000745	0.000110	0.000055
-0.000044	0.000330	0.000091
0.000707	0.000581	0.000133
0.001377	0.000786	0.000166
0.002090	0.001021	0.000205
0.002717	0.001207	0.000234
0.003383	0.001422	0.000270
0.003958	0.001588	0.000295
0.004566	0.001780	0.000326
0.005080	0.001922	0.000347
0.005625	0.002090	0.000374
0.006071	0.002206	0.000390
0.006544	0.002348	0.000412
0.006917	0.002438	0.000424
0.007316	0.002553	0.000441
0.007612	0.002616	0.000448
0.007932	0.002704	0.000461
0.008149	0.002740	0.000463
0.008389	0.002800	0.000471
0.008526	0.002809	0.000469
0.008686	0.002843	0.000472
0.008743	0.002826	0.000466
0.008825	0.002835	0.000465
0.008805	0.002794	0.000454
0.008811	0.002779	0.000450
0.008717	0.002715	0.000436
0.008650	0.002678	0.000428
0.008486	0.002593	0.000410
0.008353	0.002537	0.000400
0.008128	0.002434	0.000379
0.007943	0.002360	0.000366
0.007666	0.002241	0.000343
0.007425	0.002153	0.000328
0.007096	0.002021	0.000303
0.006807	0.001921	0.000286
0.006433	0.001779	0.000260
0.006103	0.001670	0.000242
0.005692	0.001519	0.000216
0.005329	0.001404	0.000197
0.004889	0.001249	0.000170
0.004501	0.001130	0.000151
0.004040	0.000972	0.000124
0.003635	0.000852	0.000105
0.003161	0.000694	0.000079
0.002746	0.000575	0.000060
0.002267	0.000419	0.000035
0.001851	0.000303	0.000018
0.001374	0.000152	-0.000007
0.000964	0.000041	-0.000023
0.000496	-0.000104	-0.000046
0.000098	-0.000207	-0.000061
-0.000353	-0.000344	-0.000082
-0.000733	-0.000439	-0.000095
-0.001163	-0.000567	-0.000115
-0.001517	-0.000652	-0.000125
-0.001921	-0.000770	-0.000143
-0.002246	-0.000844	-0.000152
-0.002617	-0.000950	-0.000168
-0.002909	-0.001013	-0.000175
-0.003245	-0.001107	-0.000189
-0.003500	-0.001157	-0.000194
-0.003797	-0.001239	-0.000205
-0.004012	-0.001277	-0.000208
-0.004269	-0.001346	-0.000218
-0.004441	-0.001372	-0.000219
-0.004655	-0.001429	-0.000227
-0.004785	-0.001442	-0.000226
-0.004956	-0.001486	-0.000232
-0.005042	-0.001487	-0.000229
-0.005169	-0.001519	-0.000233
-0.005211	-0.001508	-0.000229
-0.005295	-0.001529	-0.000231
-0.005295	-0.001507	-0.000225
-0.005337	-0.001518	-0.000226
-0.005295	-0.001485	-0.000219
-0.005297	-0.001485	-0.000219
-0.005216	-0.001443	-0.000210
-0.005179	-0.001434	-0.000209
-0.005061	-0.001382	-0.000199
-0.004989	-0.001365	-0.000197
-0.004837	-0.001306	-0.000186
-0.004730	-0.001281	-0.000183
-0.004541	-0.001215	-0.000171
-0.004402	-0.001183	-0.000167
-0.004186	-0.001111	-0.000155
-0.004021	-0.001074	-0.000151
-0.003782	-0.000996	-0.000138
-0.003596	-0.000954	-0.000133
-0.003337	-0.000872	-0.000120
-0.003134	-0.000827	-0.000114
-0.002859	-0.000742	-0.000101
-0.002642	-0.000693	-0.000095
-0.002357	-0.000606	-0.000081
-0.002130	-0.000556	-0.000076
-0.001837	-0.000467	-0.000062
-0.001605	-0.000416	-0.000056
-0.001309	-0.000327	-0.000043
-0.001075	-0.000276	-0.000037
-0.000779	-0.000187	-0.000023
-0.000548	-0.000137	-0.000018
-0.000256	-0.000049	-0.000004
-0.000031	-0.000001	0.000001
0.000253	0.000085	0.000014
0.000469	0.000131	0.000019
0.000742	0.000214	0.000032
0.000945	0.000257	0.000036
0.001204	0.000337	0.000049
0.001392	0.000376	0.000053
0.001634	0.000452	0.000065
0.001804	0.000487	0.000069
0.002027	0.000558	0.000080
0.002176	0.000588	0.000083
0.002378	0.000654	0.000094
0.002505	0.000679	0.000096
0.002684	0.000740	0.000106
0.002787	0.000759	0.000108
0.002941	0.000813	0.000117
0.003019	0.000826	0.000118
0.003148	0.000874	0.000126
0.003200	0.000881	0.000126
0.003302	0.000923	0.000134
0.003328	0.000923	0.000133
0.003404	0.000957	0.000140
0.003403	0.000951	0.000138
0.003452	0.000978	0.000144
0.003425	0.000965	0.000141
0.003449	0.000986	0.000146
0.003398	0.000965	0.000143
0.003400	0.000980	0.000147
0.003327	0.000952	0.000142
0.003304	0.000960	0.000145
0.003207	0.000926	0.000140
0.003162	0.000927	0.000142
0.003042	0.000888	0.000135
0.002975	0.000882	0.000136
0.002836	0.000837	0.000129
0.002749	0.000826	0.000129
0.002591	0.000775	0.000121
0.002487	0.000758	0.000120
0.002313	0.000702	0.000111
0.002194	0.000681	0.000109
0.002006	0.000620	0.000099
0.001875	0.000595	0.000097
0.001676	0.000530	0.000087
0.001535	0.000502	0.000084
0.001328	0.000434	0.000073
0.001180	0.000402	0.000069
0.000967	0.000332	0.000058
0.000815	0.000298	0.000054
0.000599	0.000226	0.000042
0.000446	0.000191	0.000038
0.000230	0.000118	0.000025
0.000078	0.000083	0.000021
-0.000134	0.000010	0.000009
-0.000282	-0.000025	0.000004
-0.000489	-0.000097	-0.000008
-0.000630	-0.000131	-0.000012
-0.000829	-0.000202	-0.000025
-0.000960	-0.000233	-0.000029
-0.001149	-0.000302	-0.000041
-0.001269	-0.000331	-0.000045
-0.001444	-0.000396	-0.000056
-0.001550	-0.000422	-0.000060
-0.001711	-0.000483	-0.000071
-0.001801	-0.000504	-0.000073
-0.001946	-0.000561	-0.000084
-0.002019	-0.000578	-0.000086
-0.002145	-0.000630	-0.000096
-0.002199	-0.000641	-0.000097
-0.002307	-0.000687	-0.000106
-0.002341	-0.000693	-0.000106
-0.002429	-0.000733	-0.000114
-0.002443	-0.000732	-0.000114
-0.002510	-0.000767	-0.000121
-0.002504	-0.000760	-0.000119
-0.002550	-0.000787	-0.000125
-0.002523	-0.000774	-0.000123
-0.002549	-0.000795	-0.000128
-0.002502	-0.000775	-0.000124
-0.002507	-0.000790	-0.000128
-0.002440	-0.000764	-0.000123
-0.002427	-0.000772	-0.000126
-0.002341	-0.000739	-0.000120
-0.002308	-0.000742	-0.000122
-0.002203	-0.000703	-0.000115
-0.002152	-0.000700	-0.000116
-0.002031	-0.000656	-0.000108
-0.001965	-0.000647	-0.000108
-0.001830	-0.000598	-0.000100
-0.001751	-0.000584	-0.000099
-0.001604	-0.000530	-0.000089
-0.001514	-0.000513	-0.000088
-0.001357	-0.000455	-0.000077
-0.001258	-0.000434	-0.000075
-0.001093	-0.000374	-0.000064
-0.000988	-0.000350	-0.000062
-0.000818	-0.000287	-0.000050
-0.000709	-0.000261	-0.000047
-0.000535	-0.000197	-0.000036
-0.000425	-0.000170	-0.000032
-0.000251	-0.000105	-0.000021
-0.000141	-0.000077	-0.000017
0.000031	-0.000012	-0.000005
0.000138	0.000014	-0.000002
0.000306	0.000078	0.000010
0.000408	0.000104	0.000013
0.000570	0.000166	0.000024
0.000664	0.000189	0.000028
0.000817	0.000249	0.000039
0.000902	0.000270	0.000041
0.001045	0.000326	0.000052
0.001119	0.000343	0.000054
0.001250	0.000396	0.000064
