## Supplementary material for "Visualising joint force-velocity properties in musculoskeletal models": Code&Data: A03_FB_P00_x0_qposOutput.csv

0.349066	1.396263	0.349066
0.349066	1.396262	0.349064
0.349069	1.396256	0.349058
0.349076	1.396236	0.349041
0.349095	1.396191	0.349006
0.349132	1.396100	0.348942
0.349200	1.395940	0.348838
0.349311	1.395681	0.348677
0.349481	1.395287	0.348441
0.349730	1.394720	0.348106
0.350077	1.393937	0.347645
0.350543	1.392897	0.347025
0.351150	1.391557	0.346207
0.351917	1.389878	0.345150
0.352867	1.387825	0.343812
0.354016	1.385363	0.342154
0.355382	1.382465	0.340145
0.356981	1.379105	0.337757
0.358826	1.375263	0.334969
0.360926	1.370922	0.331763
0.363293	1.366073	0.328129
0.365932	1.360708	0.324056
0.368848	1.354826	0.319540
0.372045	1.348428	0.314580
0.375523	1.341523	0.309174
0.379282	1.334120	0.303329
0.383320	1.326235	0.297050
0.387632	1.317886	0.290348
0.392214	1.309094	0.283235
0.397059	1.299885	0.275726
0.402159	1.290287	0.267840
0.407504	1.280331	0.259598
0.413084	1.270050	0.251024
0.418888	1.259479	0.242145
0.424904	1.248658	0.232992
0.431118	1.237625	0.223595
0.437516	1.226422	0.213992
0.444083	1.215091	0.204218
0.450804	1.203675	0.194315
0.457663	1.192220	0.184323
0.464644	1.180769	0.174287
0.471730	1.169368	0.164251
0.478904	1.158061	0.154261
0.486150	1.146893	0.144364
0.493450	1.135907	0.134606
0.500789	1.125145	0.125032
0.508150	1.114649	0.115688
0.515517	1.104460	0.106616
0.522874	1.094616	0.097856
0.530207	1.085154	0.089447
0.537501	1.076107	0.081423
0.544743	1.067510	0.073816
0.551920	1.059389	0.066651
0.559020	1.051773	0.059951
0.566034	1.044684	0.053733
0.572952	1.038142	0.048008
0.579766	1.032162	0.042782
0.586470	1.026754	0.038055
0.593059	1.021926	0.033822
0.599531	1.017677	0.030072
0.605883	1.014002	0.026793
0.612116	1.010888	0.023967
0.618234	1.008316	0.021575
0.624242	1.006256	0.019594
0.630147	1.004669	0.018002
0.635960	1.003506	0.016771
0.641695	1.002704	0.015872
0.647371	1.002188	0.015263
0.653007	1.001877	0.014884
0.658621	1.001696	0.014657
0.664223	1.001586	0.014524
0.669812	1.001526	0.014426
0.675384	1.001475	0.014467
0.680909	1.001592	0.014037
0.686459	1.001198	0.015624
0.691753	1.002309	0.012332
0.697281	1.001293	0.016315
0.702385	1.002677	0.012830
0.707716	1.001837	0.016964
0.712614	1.003310	0.013977
0.717703	1.002655	0.018320
0.722357	1.004196	0.015918
0.727168	1.003735	0.020434
0.731553	1.005305	0.018674
0.736058	1.005037	0.023250
0.740161	1.006572	0.022162
0.744339	1.006501	0.026565
0.748161	1.007891	0.026189
0.752000	1.008064	0.029844
0.755553	1.009205	0.030038
0.759044	1.009702	0.032096
0.762322	1.010597	0.032485
0.765479	1.011131	0.033940
0.768425	1.011915	0.034398
0.771218	1.012453	0.035654
0.773797	1.013182	0.036207
0.776207	1.013738	0.037345
0.778406	1.014422	0.038024
0.780426	1.014994	0.039074
0.782243	1.015631	0.039875
0.783879	1.016200	0.040874
0.785324	1.016785	0.041764
0.786591	1.017322	0.042743
0.787681	1.017844	0.043681
0.788606	1.018323	0.044649
0.789372	1.018764	0.045594
0.789993	1.019154	0.046536
0.790478	1.019490	0.047447
0.790842	1.019764	0.048325
0.791100	1.019973	0.049152
0.791266	1.020113	0.049918
0.791355	1.020183	0.050607
0.791381	1.020186	0.051213
0.791354	1.020128	0.051730
0.791283	1.020013	0.052172
0.791172	1.019851	0.052563
0.791021	1.019647	0.052926
0.790831	1.019410	0.053270
0.790600	1.019146	0.053608
0.790329	1.018860	0.053943
0.790018	1.018557	0.054283
0.789665	1.018242	0.054629
0.789270	1.017919	0.054987
0.788832	1.017591	0.055359
0.788350	1.017261	0.055748
0.787824	1.016933	0.056156
0.787253	1.016609	0.056586
0.786637	1.016292	0.057039
0.785975	1.015983	0.057519
0.785267	1.015685	0.058026
0.784512	1.015400	0.058562
0.783711	1.015127	0.059129
0.782863	1.014870	0.059730
0.781968	1.014627	0.060365
0.781027	1.014401	0.061035
0.780040	1.014191	0.061742
0.779007	1.013998	0.062488
0.777930	1.013822	0.063272
0.776809	1.013661	0.064096
0.775644	1.013517	0.064960
0.774437	1.013388	0.065865
0.773189	1.013274	0.066809
0.771900	1.013174	0.067794
0.770573	1.013088	0.068817
0.769209	1.013015	0.069878
0.767809	1.012954	0.070976
0.766375	1.012904	0.072109
0.764909	1.012864	0.073274
0.763411	1.012834	0.074470
0.761885	1.012812	0.075693
0.760332	1.012799	0.076941
0.758755	1.012792	0.078210
0.757154	1.012792	0.079496
0.755533	1.012797	0.080795
0.753894	1.012808	0.082102
0.752238	1.012825	0.083412
0.750568	1.012847	0.084720
0.748887	1.012873	0.086022
0.747196	1.012903	0.087315
0.745499	1.012936	0.088593
0.743798	1.012972	0.089854
0.742095	1.013008	0.091093
0.740393	1.013045	0.092305
0.738695	1.013082	0.093488
0.737004	1.013118	0.094638
0.735321	1.013153	0.095751
0.733651	1.013184	0.096825
0.731995	1.013212	0.097855
0.730356	1.013235	0.098840
0.728737	1.013254	0.099777
0.727140	1.013266	0.100663
0.725569	1.013272	0.101497
0.724024	1.013270	0.102277
0.722510	1.013261	0.103000
0.721028	1.013246	0.103662
0.719579	1.013224	0.104261
0.718167	1.013195	0.104797
0.716793	1.013159	0.105270
0.715459	1.013117	0.105682
0.714167	1.013067	0.106032
0.712919	1.013010	0.106323
0.711716	1.012946	0.106555
0.710560	1.012874	0.106732
0.709453	1.012795	0.106854
0.708395	1.012708	0.106926
0.707387	1.012614	0.106948
0.706431	1.012514	0.106925
0.705528	1.012405	0.106865
0.704677	1.012289	0.106773
0.703880	1.012167	0.106650
0.703135	1.012040	0.106496
0.702445	1.011909	0.106312
0.701807	1.011777	0.106099
0.701222	1.011643	0.105855
0.700689	1.011510	0.105583
0.700207	1.011379	0.105282
0.699775	1.011251	0.104953
0.699393	1.011128	0.104597
0.699058	1.011012	0.104216
0.698769	1.010903	0.103811
0.698524	1.010804	0.103384
0.698320	1.010716	0.102938
0.698157	1.010641	0.102474
0.698030	1.010579	0.101996
0.697937	1.010531	0.101509
0.697877	1.010500	0.101014
0.697846	1.010484	0.100518
0.697841	1.010485	0.100023
0.697861	1.010503	0.099536
0.697903	1.010538	0.099053
0.697967	1.010589	0.098575
0.698052	1.010655	0.098103
0.698158	1.010734	0.097637
0.698284	1.010825	0.097177
0.698429	1.010927	0.096723
0.698593	1.011037	0.096277
0.698776	1.011154	0.095837
0.698976	1.011277	0.095405
0.699194	1.011405	0.094980
0.699428	1.011536	0.094562
0.699678	1.011669	0.094152
0.699942	1.011802	0.093749
0.700221	1.011935	0.093353
0.700514	1.012067	0.092964
0.700819	1.012196	0.092583
0.701136	1.012323	0.092209
0.701463	1.012445	0.091841
0.701800	1.012563	0.091481
0.702146	1.012676	0.091127
0.702500	1.012784	0.090780
0.702860	1.012886	0.090440
0.703226	1.012982	0.090106
0.703597	1.013071	0.089779
0.703971	1.013154	0.089457
0.704348	1.013231	0.089142
0.704726	1.013301	0.088834
0.705104	1.013365	0.088532
0.705482	1.013423	0.088236
0.705858	1.013474	0.087946
0.706231	1.013520	0.087663
0.706600	1.013559	0.087387
0.706964	1.013594	0.087117
0.707323	1.013623	0.086855
0.707676	1.013647	0.086601
0.708020	1.013666	0.086354
0.708357	1.013680	0.086116
0.708685	1.013691	0.085886
0.709003	1.013697	0.085666
0.709311	1.013700	0.085455
0.709608	1.013699	0.085254
0.709893	1.013695	0.085064
0.710167	1.013687	0.084885
0.710428	1.013677	0.084717
0.710677	1.013664	0.084562
0.710913	1.013648	0.084419
0.711136	1.013630	0.084289
0.711345	1.013610	0.084173
0.711541	1.013587	0.084070
0.711724	1.013562	0.083981
0.711893	1.013535	0.083906
0.712048	1.013506	0.083845
0.712190	1.013476	0.083799
0.712319	1.013444	0.083766
0.712434	1.013410	0.083747
0.712537	1.013376	0.083742
0.712626	1.013340	0.083750
0.712703	1.013303	0.083770
0.712768	1.013266	0.083801
0.712821	1.013229	0.083843
0.712862	1.013191	0.083894
0.712893	1.013153	0.083955
0.712912	1.013116	0.084025
0.712921	1.013078	0.084102
0.712919	1.013041	0.084188
0.712909	1.013004	0.084281
0.712889	1.012968	0.084381
0.712860	1.012933	0.084487
0.712823	1.012900	0.084599
0.712777	1.012867	0.084715
0.712724	1.012837	0.084837
0.712663	1.012809	0.084962
0.712595	1.012782	0.085092
0.712520	1.012758	0.085225
0.712439	1.012737	0.085361
0.712353	1.012718	0.085499
0.712261	1.012701	0.085640
0.712164	1.012687	0.085783
0.712062	1.012675	0.085928
0.711956	1.012666	0.086074
0.711847	1.012659	0.086220
0.711735	1.012655	0.086367
0.711620	1.012652	0.086514
0.711502	1.012651	0.086661
0.711383	1.012653	0.086807
0.711263	1.012656	0.086951
0.711142	1.012660	0.087094
0.711020	1.012667	0.087234
0.710898	1.012674	0.087372
0.710777	1.012683	0.087506
0.710656	1.012693	0.087636
0.710537	1.012704	0.087762
0.710419	1.012716	0.087883
0.710304	1.012729	0.087999
0.710190	1.012742	0.088109
0.710080	1.012755	0.088213
0.709972	1.012769	0.088311
0.709867	1.012783	0.088403
0.709767	1.012796	0.088487
0.709670	1.012810	0.088564
0.709577	1.012823	0.088634
0.709488	1.012836	0.088697
0.709404	1.012849	0.088751
0.709325	1.012860	0.088798
0.709250	1.012872	0.088837
0.709180	1.012882	0.088869
0.709116	1.012892	0.088892
0.709056	1.012901	0.088907
0.709002	1.012910	0.088915
0.708953	1.012917	0.088914
0.708910	1.012924	0.088906
0.708872	1.012930	0.088891
0.708839	1.012935	0.088869
0.708811	1.012940	0.088840
0.708789	1.012944	0.088804
0.708771	1.012947	0.088763
0.708759	1.012949	0.088716
0.708752	1.012951	0.088664
0.708749	1.012952	0.088606
0.708752	1.012953	0.088544
0.708758	1.012954	0.088479
0.708770	1.012954	0.088409
0.708786	1.012954	0.088337
0.708806	1.012953	0.088261
0.708830	1.012952	0.088184
0.708858	1.012950	0.088105
0.708890	1.012948	0.088024
0.708926	1.012946	0.087943
0.708965	1.012943	0.087861
0.709007	1.012941	0.087779
0.709052	1.012938	0.087697
0.709101	1.012934	0.087616
0.709152	1.012931	0.087537
0.709205	1.012928	0.087458
0.709260	1.012925	0.087382
0.709318	1.012922	0.087308
0.709377	1.012919	0.087236
0.709437	1.012917	0.087167
0.709499	1.012915	0.087101
0.709562	1.012913	0.087039
0.709625	1.012911	0.086980
0.709689	1.012910	0.086925
0.709753	1.012910	0.086873
0.709817	1.012910	0.086826
0.709880	1.012911	0.086783
0.709943	1.012913	0.086744
0.710005	1.012915	0.086710
0.710067	1.012918	0.086680
0.710127	1.012921	0.086655
0.710185	1.012926	0.086634
0.710242	1.012931	0.086618
0.710297	1.012937	0.086605
0.710350	1.012943	0.086598
0.710401	1.012950	0.086594
0.710449	1.012958	0.086595
0.710495	1.012966	0.086600
0.710539	1.012975	0.086609
0.710579	1.012984	0.086621
0.710617	1.012993	0.086638
0.710652	1.013003	0.086657
0.710683	1.013013	0.086680
0.710712	1.013023	0.086706
0.710737	1.013033	0.086734
0.710760	1.013043	0.086765
0.710779	1.013052	0.086798
0.710795	1.013062	0.086832
0.710807	1.013071	0.086869
0.710817	1.013080	0.086907
0.710823	1.013088	0.086945
0.710826	1.013095	0.086985
0.710826	1.013102	0.087025
0.710823	1.013108	0.087066
0.710817	1.013113	0.087106
0.710808	1.013117	0.087147
0.710796	1.013121	0.087187
0.710782	1.013123	0.087226
0.710765	1.013124	0.087264
0.710745	1.013125	0.087301
0.710723	1.013124	0.087337
0.710699	1.013123	0.087371
0.710672	1.013120	0.087403
0.710644	1.013116	0.087434
0.710613	1.013112	0.087463
0.710581	1.013106	0.087490
0.710548	1.013099	0.087515
0.710512	1.013091	0.087538
0.710476	1.013083	0.087559
0.710439	1.013073	0.087578
0.710400	1.013063	0.087594
0.710361	1.013051	0.087609
0.710322	1.013039	0.087621
0.710281	1.013027	0.087631
0.710241	1.013013	0.087639
0.710201	1.012999	0.087645
0.710161	1.012985	0.087649
0.710121	1.012971	0.087651
0.710081	1.012956	0.087651
0.710042	1.012940	0.087649
0.710004	1.012925	0.087646
0.709967	1.012910	0.087641
0.709930	1.012895	0.087635
0.709895	1.012879	0.087627
0.709862	1.012865	0.087619
0.709829	1.012850	0.087609
0.709798	1.012836	0.087598
0.709769	1.012822	0.087587
0.709742	1.012809	0.087576
0.709716	1.012797	0.087563
0.709692	1.012785	0.087551
0.709670	1.012774	0.087539
0.709650	1.012764	0.087526
0.709633	1.012755	0.087514
0.709617	1.012747	0.087502
0.709603	1.012740	0.087491
0.709592	1.012733	0.087480
0.709583	1.012728	0.087470
0.709576	1.012724	0.087460
0.709571	1.012721	0.087452
0.709568	1.012719	0.087444
0.709567	1.012718	0.087437
0.709569	1.012718	0.087431
0.709572	1.012719	0.087426
0.709578	1.012722	0.087422
0.709585	1.012725	0.087420
0.709594	1.012729	0.087418
0.709605	1.012734	0.087417
0.709618	1.012740	0.087417
0.709633	1.012747	0.087417
0.709649	1.012755	0.087419
0.709667	1.012763	0.087421
0.709686	1.012773	0.087424
0.709706	1.012782	0.087428
0.709728	1.012792	0.087432
0.709751	1.012803	0.087437
0.709774	1.012814	0.087443
0.709799	1.012825	0.087449
0.709824	1.012836	0.087455
0.709851	1.012848	0.087461
0.709877	1.012860	0.087468
0.709904	1.012871	0.087475
0.709932	1.012882	0.087482
0.709959	1.012893	0.087490
0.709987	1.012904	0.087497
0.710015	1.012915	0.087504
0.710042	1.012925	0.087511
0.710069	1.012934	0.087518
0.710096	1.012943	0.087525
0.710122	1.012952	0.087531
0.710148	1.012960	0.087537
0.710173	1.012967	0.087543
0.710198	1.012973	0.087548
0.710221	1.012978	0.087553
0.710243	1.012983	0.087557
0.710265	1.012987	0.087561
0.710285	1.012990	0.087565
0.710304	1.012992	0.087568
0.710322	1.012993	0.087570
0.710339	1.012993	0.087572
0.710354	1.012993	0.087574
0.710368	1.012991	0.087575
0.710381	1.012989	0.087575
0.710392	1.012986	0.087575
0.710401	1.012982	0.087575
0.710410	1.012977	0.087574
0.710416	1.012972	0.087572
0.710421	1.012966	0.087570
0.710425	1.012959	0.087568
0.710427	1.012952	0.087565
0.710428	1.012944	0.087562
0.710427	1.012935	0.087559
0.710425	1.012927	0.087556
0.710421	1.012918	0.087552
0.710417	1.012908	0.087548
0.710410	1.012898	0.087544
0.710403	1.012889	0.087540
0.710394	1.012879	0.087536
0.710384	1.012869	0.087532
0.710373	1.012859	0.087528
0.710361	1.012849	0.087524
0.710348	1.012839	0.087520
0.710334	1.012829	0.087517
0.710320	1.012820	0.087514
0.710304	1.012811	0.087511
0.710288	1.012802	0.087509
0.710271	1.012793	0.087507
0.710254	1.012785	0.087505
0.710236	1.012778	0.087504
0.710218	1.012770	0.087504
0.710200	1.012764	0.087504
0.710182	1.012758	0.087504
0.710163	1.012752	0.087505
0.710145	1.012747	0.087507
0.710126	1.012743	0.087509
0.710108	1.012739	0.087512
0.710089	1.012736	0.087516
0.710072	1.012733	0.087520
0.710054	1.012731	0.087525
0.710037	1.012729	0.087530
0.710020	1.012728	0.087536
0.710004	1.012728	0.087542
0.709989	1.012728	0.087549
0.709974	1.012729	0.087557
0.709960	1.012730	0.087565
0.709947	1.012731	0.087573
0.709934	1.012733	0.087582
0.709923	1.012736	0.087591
0.709912	1.012739	0.087600
0.709902	1.012742	0.087609
0.709893	1.012746	0.087619
0.709885	1.012749	0.087628
0.709878	1.012754	0.087637
0.709872	1.012758	0.087647
0.709867	1.012763	0.087656
0.709863	1.012768	0.087665
0.709860	1.012773	0.087674
0.709858	1.012778	0.087683
0.709856	1.012783	0.087691
0.709856	1.012788	0.087699
0.709857	1.012793	0.087707
0.709859	1.012798	0.087714
0.709861	1.012803	0.087721
0.709865	1.012807	0.087728
0.709869	1.012812	0.087734
0.709874	1.012816	0.087740
0.709880	1.012820	0.087745
0.709886	1.012823	0.087750
0.709894	1.012827	0.087754
0.709902	1.012830	0.087758
0.709910	1.012832	0.087761
0.709920	1.012834	0.087763
0.709929	1.012836	0.087766
0.709940	1.012837	0.087767
0.709950	1.012838	0.087769
0.709962	1.012839	0.087770
0.709973	1.012838	0.087770
0.709985	1.012838	0.087770
0.709997	1.012837	0.087769
0.710009	1.012836	0.087768
0.710021	1.012834	0.087767
0.710033	1.012832	0.087765
0.710045	1.012829	0.087763
0.710058	1.012826	0.087760
0.710070	1.012823	0.087758
0.710082	1.012820	0.087754
0.710094	1.012816	0.087751
0.710105	1.012812	0.087747
0.710117	1.012808	0.087744
0.710128	1.012804	0.087740
0.710138	1.012799	0.087736
0.710148	1.012794	0.087732
0.710158	1.012790	0.087728
0.710168	1.012785	0.087724
0.710176	1.012780	0.087720
0.710185	1.012775	0.087716
0.710193	1.012770	0.087712
0.710200	1.012765	0.087709
0.710206	1.012760	0.087705
0.710212	1.012755	0.087702
0.710218	1.012751	0.087700
0.710223	1.012746	0.087697
0.710227	1.012742	0.087695
0.710230	1.012738	0.087693
0.710233	1.012734	0.087692
0.710236	1.012730	0.087691
0.710237	1.012726	0.087690
0.710238	1.012723	0.087690
0.710239	1.012719	0.087691
0.710238	1.012716	0.087692
0.710237	1.012714	0.087693
0.710236	1.012711	0.087694
0.710234	1.012709	0.087697
0.710232	1.012707	0.087699
0.710229	1.012705	0.087702
0.710225	1.012703	0.087706
0.710221	1.012702	0.087710
0.710216	1.012701	0.087714
0.710212	1.012700	0.087719
0.710206	1.012699	0.087724
0.710201	1.012699	0.087730
0.710195	1.012698	0.087736
0.710188	1.012698	0.087742
0.710182	1.012698	0.087748
0.710175	1.012698	0.087755
0.710168	1.012699	0.087762
0.710161	1.012699	0.087769
0.710153	1.012699	0.087776
0.710146	1.012700	0.087784
0.710138	1.012701	0.087791
0.710131	1.012701	0.087799
0.710123	1.012702	0.087806
0.710115	1.012703	0.087814
0.710108	1.012703	0.087821
0.710100	1.012704	0.087829
0.710093	1.012705	0.087836
0.710086	1.012705	0.087843
0.710079	1.012706	0.087850
0.710072	1.012707	0.087857
0.710065	1.012707	0.087864
0.710059	1.012707	0.087871
0.710053	1.012708	0.087877
0.710047	1.012708	0.087883
0.710041	1.012708	0.087889
0.710036	1.012707	0.087895
0.710031	1.012707	0.087900
0.710026	1.012707	0.087905
0.710022	1.012706	0.087910
0.710018	1.012705	0.087914
0.710014	1.012705	0.087918
0.710011	1.012704	0.087922
0.710009	1.012702	0.087925
0.710006	1.012701	0.087928
0.710004	1.012700	0.087931
0.710003	1.012698	0.087934
0.710001	1.012697	0.087936
0.710001	1.012695	0.087937
0.710000	1.012693	0.087939
0.710000	1.012691	0.087940
0.710000	1.012689	0.087941
0.710001	1.012687	0.087942
0.710002	1.012685	0.087943
0.710004	1.012683	0.087943
0.710005	1.012680	0.087943
0.710007	1.012678	0.087943
0.710010	1.012676	0.087943
0.710013	1.012673	0.087943
0.710016	1.012671	0.087942
0.710019	1.012668	0.087942
0.710022	1.012666	0.087941
0.710026	1.012664	0.087940
0.710030	1.012661	0.087940
0.710034	1.012659	0.087939
0.710038	1.012657	0.087939
0.710043	1.012654	0.087938
0.710048	1.012652	0.087938
0.710052	1.012650	0.087937
0.710057	1.012648	0.087937
0.710062	1.012646	0.087937
0.710067	1.012644	0.087936
0.710072	1.012642	0.087936
0.710077	1.012640	0.087937
0.710082	1.012639	0.087937
0.710087	1.012637	0.087937
0.710092	1.012636	0.087938
0.710097	1.012634	0.087939
0.710102	1.012633	0.087940
0.710107	1.012632	0.087941
0.710112	1.012631	0.087942
0.710116	1.012630	0.087944
0.710121	1.012629	0.087946
0.710125	1.012628	0.087947
0.710129	1.012627	0.087950
0.710133	1.012627	0.087952
0.710136	1.012626	0.087954
0.710140	1.012626	0.087957
0.710143	1.012625	0.087960
0.710146	1.012625	0.087963
0.710149	1.012624	0.087966
0.710152	1.012624	0.087969
0.710154	1.012623	0.087973
0.710156	1.012623	0.087976
0.710158	1.012623	0.087980
0.710159	1.012623	0.087984
0.710161	1.012622	0.087988
0.710162	1.012622	0.087991
0.710162	1.012622	0.087995
0.710163	1.012621	0.088000
0.710163	1.012621	0.088004
0.710163	1.012620	0.088008
0.710163	1.012620	0.088012
0.710162	1.012619	0.088016
0.710161	1.012619	0.088020
0.710160	1.012618	0.088024
0.710159	1.012618	0.088028
0.710158	1.012617	0.088032
0.710156	1.012616	0.088037
0.710154	1.012615	0.088041
0.710152	1.012614	0.088044
0.710150	1.012613	0.088048
0.710148	1.012612	0.088052
0.710145	1.012611	0.088056
0.710142	1.012609	0.088059
0.710140	1.012608	0.088063
0.710137	1.012606	0.088067
0.710134	1.012605	0.088070
0.710131	1.012603	0.088073
0.710127	1.012602	0.088076
0.710124	1.012600	0.088079
0.710121	1.012598	0.088082
0.710118	1.012596	0.088085
0.710114	1.012594	0.088088
0.710111	1.012592	0.088091
0.710108	1.012590	0.088093
0.710104	1.012588	0.088096
0.710101	1.012586	0.088098
0.710098	1.012584	0.088101
0.710095	1.012582	0.088103
0.710092	1.012580	0.088105
0.710089	1.012578	0.088107
0.710086	1.012576	0.088110
0.710083	1.012574	0.088112
0.710081	1.012571	0.088114
0.710078	1.012569	0.088116
0.710076	1.012567	0.088118
0.710074	1.012565	0.088120
0.710072	1.012563	0.088121
0.710070	1.012561	0.088123
0.710068	1.012559	0.088125
0.710066	1.012558	0.088127
0.710065	1.012556	0.088129
0.710064	1.012554	0.088131
0.710063	1.012552	0.088133
0.710062	1.012551	0.088135
0.710061	1.012549	0.088137
0.710061	1.012548	0.088139
0.710060	1.012546	0.088141
0.710060	1.012545	0.088143
0.710060	1.012544	0.088145
0.710060	1.012542	0.088147
0.710061	1.012541	0.088149
0.710061	1.012540	0.088152
0.710062	1.012539	0.088154
0.710063	1.012538	0.088156
0.710064	1.012537	0.088159
0.710065	1.012536	0.088161
0.710066	1.012535	0.088164
0.710068	1.012535	0.088166
0.710069	1.012534	0.088169
0.710071	1.012533	0.088172
0.710073	1.012533	0.088174
0.710075	1.012532	0.088177
0.710077	1.012531	0.088180
0.710079	1.012531	0.088183
0.710081	1.012530	0.088185
0.710084	1.012530	0.088188
0.710086	1.012529	0.088191
0.710088	1.012528	0.088194
0.710091	1.012528	0.088197
0.710093	1.012527	0.088200
0.710096	1.012527	0.088203
0.710098	1.012526	0.088205
0.710101	1.012526	0.088208
0.710103	1.012525	0.088211
0.710106	1.012524	0.088214
0.710108	1.012524	0.088217
0.710110	1.012523	0.088220
0.710113	1.012522	0.088223
0.710115	1.012521	0.088225
0.710117	1.012520	0.088228
0.710119	1.012519	0.088231
0.710121	1.012519	0.088233
0.710123	1.012518	0.088236
0.710125	1.012516	0.088239
0.710127	1.012515	0.088241
0.710129	1.012514	0.088244
0.710130	1.012513	0.088246
0.710132	1.012512	0.088249
0.710133	1.012511	0.088251
0.710134	1.012509	0.088254
0.710135	1.012508	0.088256
0.710136	1.012506	0.088259
0.710137	1.012505	0.088261
0.710138	1.012503	0.088263
0.710138	1.012502	0.088265
0.710139	1.012500	0.088268
0.710139	1.012499	0.088270
0.710139	1.012497	0.088272
0.710139	1.012495	0.088274
0.710139	1.012494	0.088277
0.710139	1.012492	0.088279
0.710138	1.012490	0.088281
0.710138	1.012489	0.088283
0.710137	1.012487	0.088285
0.710137	1.012485	0.088288
0.710136	1.012483	0.088290
0.710135	1.012481	0.088292
0.710134	1.012480	0.088294
0.710133	1.012478	0.088296
0.710132	1.012476	0.088299
0.710131	1.012474	0.088301
0.710130	1.012473	0.088303
0.710128	1.012471	0.088306
0.710127	1.012469	0.088308
0.710125	1.012468	0.088310
0.710124	1.012466	0.088313
0.710122	1.012464	0.088315
0.710121	1.012463	0.088318
0.710119	1.012461	0.088320
0.710118	1.012460	0.088323
0.710116	1.012458	0.088325
0.710115	1.012457	0.088328
0.710113	1.012455	0.088331
0.710112	1.012454	0.088333
0.710110	1.012452	0.088336
0.710109	1.012451	0.088339
0.710107	1.012450	0.088342
0.710106	1.012448	0.088345
0.710104	1.012447	0.088347
0.710103	1.012446	0.088350
0.710102	1.012445	0.088353
0.710101	1.012444	0.088356
0.710100	1.012442	0.088359
0.710099	1.012441	0.088362
0.710098	1.012440	0.088365
0.710097	1.012439	0.088368
0.710096	1.012438	0.088371
0.710095	1.012437	0.088374
0.710094	1.012436	0.088377
0.710094	1.012435	0.088380
0.710093	1.012434	0.088383
0.710093	1.012433	0.088386
0.710093	1.012432	0.088389
0.710092	1.012431	0.088392
0.710092	1.012431	0.088395
0.710092	1.012430	0.088398
0.710092	1.012429	0.088401
0.710092	1.012428	0.088404
0.710093	1.012427	0.088407
0.710093	1.012426	0.088410
0.710093	1.012425	0.088413
0.710094	1.012424	0.088416
0.710094	1.012423	0.088418
0.710095	1.012422	0.088421
0.710095	1.012421	0.088424
0.710096	1.012420	0.088427
0.710097	1.012419	0.088429
0.710098	1.012418	0.088432
0.710099	1.012417	0.088434
0.710100	1.012416	0.088437
0.710101	1.012415	0.088440
0.710102	1.012414	0.088442
0.710103	1.012412	0.088445
0.710104	1.012411	0.088447
0.710105	1.012410	0.088449
0.710106	1.012409	0.088452
0.710107	1.012408	0.088454
0.710108	1.012406	0.088456
0.710110	1.012405	0.088459
0.710111	1.012404	0.088461
0.710112	1.012402	0.088463
0.710113	1.012401	0.088465
0.710114	1.012400	0.088468
0.710115	1.012398	0.088470
0.710117	1.012397	0.088472
0.710118	1.012396	0.088474
0.710119	1.012394	0.088476
0.710120	1.012393	0.088478
0.710121	1.012391	0.088481
0.710122	1.012390	0.088483
0.710123	1.012388	0.088485
0.710124	1.012387	0.088487
0.710125	1.012385	0.088489
0.710125	1.012384	0.088491
0.710126	1.012383	0.088494
0.710127	1.012381	0.088496
0.710128	1.012380	0.088498
0.710128	1.012378	0.088500
0.710129	1.012377	0.088502
0.710129	1.012375	0.088505
0.710130	1.012374	0.088507
0.710130	1.012372	0.088509
0.710130	1.012371	0.088512
0.710131	1.012370	0.088514
0.710131	1.012368	0.088516
0.710131	1.012367	0.088519
0.710131	1.012366	0.088521
0.710131	1.012364	0.088524
0.710131	1.012363	0.088526
0.710131	1.012362	0.088529
0.710131	1.012360	0.088531
0.710131	1.012359	0.088534
0.710131	1.012358	0.088536
0.710130	1.012356	0.088539
0.710130	1.012355	0.088542
0.710130	1.012354	0.088544
0.710129	1.012353	0.088547
0.710129	1.012351	0.088550
0.710128	1.012350	0.088553
0.710128	1.012349	0.088555
0.710127	1.012348	0.088558
0.710127	1.012346	0.088561
0.710126	1.012345	0.088564
0.710126	1.012344	0.088567
0.710125	1.012343	0.088569
0.710124	1.012342	0.088572
0.710124	1.012341	0.088575
0.710123	1.012339	0.088578
0.710122	1.012338	0.088581
0.710122	1.012337	0.088584
0.710121	1.012336	0.088587
0.710121	1.012335	0.088590
0.710120	1.012333	0.088592
0.710119	1.012332	0.088595
0.710119	1.012331	0.088598
0.710118	1.012330	0.088601
0.710118	1.012329	0.088604
0.710117	1.012328	0.088607
0.710117	1.012326	0.088609
0.710116	1.012325	0.088612
0.710116	1.012324	0.088615
0.710115	1.012323	0.088618
0.710115	1.012322	0.088621
0.710114	1.012320	0.088623
0.710114	1.012319	0.088626
0.710114	1.012318	0.088629
0.710113	1.012317	0.088631
0.710113	1.012315	0.088634
0.710113	1.012314	0.088637
0.710113	1.012313	0.088639
0.710113	1.012312	0.088642
0.710113	1.012310	0.088644
0.710113	1.012309	0.088647
0.710113	1.012308	0.088650
0.710113	1.012307	0.088652
0.710113	1.012305	0.088655
0.710113	1.012304	0.088657
0.710113	1.012303	0.088660
0.710113	1.012301	0.088662
0.710113	1.012300	0.088664
0.710113	1.012299	0.088667
0.710114	1.012297	0.088669
0.710114	1.012296	0.088672
0.710114	1.012295	0.088674
0.710115	1.012294	0.088677
0.710115	1.012292	0.088679
0.710115	1.012291	0.088681
0.710116	1.012290	0.088684
0.710116	1.012288	0.088686
0.710117	1.012287	0.088689
0.710117	1.012286	0.088691
0.710118	1.012284	0.088693
0.710118	1.012283	0.088696
0.710119	1.012282	0.088698
0.710119	1.012281	0.088700
0.710120	1.012279	0.088703
0.710121	1.012278	0.088705
0.710121	1.012277	0.088708
0.710122	1.012275	0.088710
0.710122	1.012274	0.088712
0.710123	1.012273	0.088715
0.710123	1.012272	0.088717
0.710124	1.012270	0.088720
0.710125	1.012269	0.088722
0.710125	1.012268	0.088725
0.710126	1.012267	0.088727
0.710126	1.012265	0.088730
0.710127	1.012264	0.088732
0.710127	1.012263	0.088735
0.710128	1.012262	0.088737
0.710128	1.012260	0.088740
0.710129	1.012259	0.088742
0.710129	1.012258	0.088745
0.710129	1.012257	0.088747
0.710130	1.012255	0.088750
0.710130	1.012254	0.088752
0.710131	1.012253	0.088755
0.710131	1.012252	0.088758
0.710131	1.012251	0.088760
0.710131	1.012249	0.088763
0.710132	1.012248	0.088765
0.710132	1.012247	0.088768
0.710132	1.012246	0.088771
0.710132	1.012245	0.088773
0.710132	1.012243	0.088776
0.710132	1.012242	0.088779
0.710133	1.012241	0.088781
0.710133	1.012240	0.088784
0.710133	1.012238	0.088786
0.710133	1.012237	0.088789
0.710133	1.012236	0.088792
0.710133	1.012235	0.088794
0.710133	1.012233	0.088797
0.710132	1.012232	0.088800
0.710132	1.012231	0.088802
0.710132	1.012230	0.088805
0.710132	1.012228	0.088808
0.710132	1.012227	0.088810
0.710132	1.012226	0.088813
0.710132	1.012225	0.088816
0.710131	1.012223	0.088818
0.710131	1.012222	0.088821
0.710131	1.012221	0.088823
0.710131	1.012220	0.088826
0.710131	1.012218	0.088829
0.710130	1.012217	0.088831
0.710130	1.012216	0.088834
0.710130	1.012214	0.088836
0.710130	1.012213	0.088839
0.710129	1.012212	0.088842
0.710129	1.012210	0.088844
0.710129	1.012209	0.088847
0.710129	1.012208	0.088849
0.710128	1.012207	0.088852
0.710128	1.012205	0.088854
0.710128	1.012204	0.088857
0.710128	1.012203	0.088860
0.710128	1.012201	0.088862
0.710127	1.012200	0.088865
0.710127	1.012199	0.088867
0.710127	1.012197	0.088870
