## Supplementary material for "Visualising joint force-velocity properties in musculoskeletal models": Code&Data: A03_FB_P00_x1_qposOutput.csv

0.349066	1.396263	0.349066
0.349066	1.396263	0.349065
0.349065	1.396260	0.349062
0.349062	1.396250	0.349053
0.349057	1.396229	0.349035
0.349047	1.396188	0.349000
0.349029	1.396118	0.348936
0.349001	1.396009	0.348828
0.348958	1.395848	0.348653
0.348896	1.395621	0.348382
0.348809	1.395316	0.347985
0.348692	1.394915	0.347428
0.348538	1.394403	0.346679
0.348340	1.393760	0.345710
0.348092	1.392969	0.344497
0.347786	1.392008	0.343019
0.347414	1.390860	0.341261
0.346969	1.389503	0.339209
0.346442	1.387921	0.336853
0.345828	1.386097	0.334184
0.345117	1.384015	0.331193
0.344304	1.381663	0.327875
0.343381	1.379027	0.324223
0.342343	1.376098	0.320231
0.341185	1.372867	0.315898
0.339901	1.369325	0.311218
0.338488	1.365465	0.306192
0.336942	1.361282	0.300816
0.335262	1.356770	0.295092
0.333446	1.351926	0.289020
0.331492	1.346746	0.282601
0.329400	1.341228	0.275836
0.327171	1.335368	0.268729
0.324805	1.329167	0.261281
0.322305	1.322621	0.253497
0.319672	1.315729	0.245382
0.316910	1.308490	0.236939
0.314022	1.300904	0.228176
0.311014	1.292970	0.219098
0.307890	1.284687	0.209712
0.304657	1.276057	0.200026
0.301321	1.267081	0.190048
0.297890	1.257761	0.179788
0.294371	1.248101	0.169255
0.290774	1.238105	0.158461
0.287107	1.227779	0.147418
0.283380	1.217131	0.136141
0.279603	1.206170	0.124644
0.275785	1.194907	0.112946
0.271937	1.183356	0.101066
0.268067	1.171533	0.089024
0.264189	1.159450	0.076846
0.260309	1.147133	0.064552
0.256438	1.134600	0.052173
0.252582	1.121879	0.039733
0.248751	1.108997	0.027266
0.244950	1.095981	0.014804
0.241188	1.082860	0.002383
0.237469	1.069670	-0.009963
0.233800	1.056442	-0.022197
0.230183	1.043217	-0.034283
0.226622	1.030032	-0.046183
0.223119	1.016925	-0.057858
0.219676	1.003938	-0.069269
0.216294	0.991110	-0.080381
0.212975	0.978484	-0.091157
0.209718	0.966099	-0.101564
0.206524	0.953999	-0.111570
0.203393	0.942225	-0.121146
0.200324	0.930817	-0.130269
0.197318	0.919815	-0.138916
0.194376	0.909249	-0.147048
0.191498	0.899150	-0.154614
0.188688	0.889540	-0.161567
0.185946	0.880446	-0.167869
0.183274	0.871895	-0.173504
0.180676	0.863912	-0.178472
0.178155	0.856518	-0.182778
0.175716	0.849730	-0.186445
0.173369	0.843558	-0.189505
0.171121	0.838014	-0.192018
0.168981	0.833102	-0.194052
0.166959	0.828818	-0.195674
0.165072	0.825143	-0.196952
0.163332	0.822055	-0.197950
0.161756	0.819515	-0.198710
0.160358	0.817481	-0.199295
0.159157	0.815882	-0.199669
0.158160	0.814723	-0.200144
0.157406	0.813610	-0.199348
0.156736	0.814217	-0.204495
0.157182	0.809502	-0.193569
0.156429	0.811849	-0.201573
0.157267	0.806583	-0.188329
0.156723	0.808954	-0.194879
0.157688	0.803967	-0.180522
0.157253	0.806662	-0.185975
0.158318	0.801982	-0.170471
0.157986	0.804975	-0.174768
0.159132	0.800654	-0.158345
0.158892	0.803946	-0.161630
0.160103	0.800025	-0.144611
0.159948	0.803606	-0.147113
0.161208	0.800105	-0.129831
0.161138	0.803933	-0.131784
0.162426	0.800853	-0.114512
0.162432	0.804880	-0.116103
0.163742	0.802156	-0.098976
0.163822	0.806295	-0.100321
0.165175	0.803790	-0.083401
0.165331	0.807959	-0.084650
0.166731	0.805550	-0.067876
0.166959	0.809669	-0.069074
0.168412	0.807250	-0.052455
0.168707	0.811259	-0.053709
0.170207	0.808735	-0.037155
0.170557	0.812578	-0.038474
0.172103	0.809884	-0.022039
0.172497	0.813528	-0.023527
0.174080	0.810601	-0.007161
0.174506	0.813998	-0.008816
0.176109	0.810833	0.007347
0.176555	0.813962	0.005433
0.178174	0.810515	0.021366
0.178635	0.813340	0.019156
0.180250	0.809634	0.034707
0.180713	0.812148	0.032120
0.182317	0.808179	0.047191
0.182780	0.810363	0.044175
0.184358	0.806171	0.058589
0.184809	0.808040	0.055059
0.186347	0.803664	0.068683
0.186781	0.805221	0.064603
0.188263	0.800717	0.077272
0.188675	0.801980	0.072591
0.190091	0.797406	0.084161
0.190477	0.798398	0.078849
0.191815	0.793820	0.089191
0.192172	0.794568	0.083243
0.193424	0.790052	0.092256
0.193751	0.790583	0.085697
0.194906	0.786200	0.093314
0.195205	0.786539	0.086217
0.196263	0.782343	0.092425
0.196536	0.782516	0.084908
0.197489	0.778571	0.089738
0.197740	0.778592	0.082001
0.198581	0.774975	0.085509
0.198813	0.774854	0.077832
0.199555	0.771539	0.080342
0.199778	0.771267	0.073035
0.200442	0.768191	0.074932
0.200664	0.767787	0.068141
0.201278	0.764883	0.069722
0.201507	0.764390	0.063400
0.202096	0.761618	0.064823
0.202340	0.761080	0.058881
0.202925	0.758419	0.060220
0.203193	0.757868	0.054593
0.203787	0.755313	0.055898
0.204087	0.754780	0.050541
0.204704	0.752326	0.051862
0.205041	0.751840	0.046731
0.205693	0.749482	0.048123
0.206072	0.749067	0.043184
0.206769	0.746798	0.044698
0.207196	0.746473	0.039930
0.207951	0.744271	0.041628
0.208432	0.744046	0.037017
0.209255	0.741895	0.038950
0.209796	0.741767	0.034509
0.210699	0.739638	0.036735
0.211307	0.739597	0.032481
0.212298	0.737475	0.035023
0.212978	0.737507	0.030993
0.214052	0.735408	0.033823
0.214805	0.735506	0.030060
0.215953	0.733474	0.033101
0.216774	0.733641	0.029638
0.217990	0.731694	0.032882
0.218877	0.731932	0.029740
0.220156	0.730081	0.033168
0.221105	0.730389	0.030359
0.222440	0.728655	0.033932
0.223446	0.729033	0.031457
0.224828	0.727424	0.035146
0.225886	0.727871	0.033002
0.227308	0.726397	0.036768
0.228412	0.726907	0.034942
0.229865	0.725573	0.038739
0.231009	0.726140	0.037211
0.232484	0.724948	0.040993
0.233661	0.725562	0.039737
0.235150	0.724511	0.043454
0.236352	0.725160	0.042440
0.237845	0.724246	0.046046
0.239066	0.724917	0.045243
0.240554	0.724131	0.048693
0.241784	0.724810	0.048069
0.243258	0.724143	0.051324
0.244488	0.724816	0.050850
0.245938	0.724250	0.053891
0.247159	0.724901	0.053536
0.248575	0.724420	0.056345
0.249777	0.725038	0.056084
0.251150	0.724628	0.058663
0.252320	0.725205	0.058474
0.253638	0.724849	0.060832
0.254764	0.725379	0.060697
0.256016	0.725063	0.062854
0.257086	0.725546	0.062758
0.258262	0.725257	0.064733
0.259263	0.725691	0.064666
0.260353	0.725420	0.066479
0.261275	0.725805	0.066432
0.262269	0.725544	0.068100
0.263103	0.725880	0.068068
0.263996	0.725623	0.069600
0.264735	0.725908	0.069580
0.265520	0.725652	0.070981
0.266160	0.725883	0.070971
0.266837	0.725624	0.072240
0.267377	0.725798	0.072239
0.267943	0.725534	0.073374
0.268384	0.725647	0.073383
0.268843	0.725378	0.074375
0.269190	0.725423	0.074398
0.269544	0.725152	0.075232
0.269804	0.725125	0.075276
0.270060	0.724856	0.075935
0.270241	0.724751	0.076015
0.270411	0.724471	0.076514
0.270524	0.724283	0.076631
0.270620	0.723976	0.077004
0.270675	0.723707	0.077148
0.270712	0.723357	0.077433
0.270718	0.723012	0.077591
0.270706	0.722612	0.077818
0.270671	0.722201	0.077978
0.270617	0.721756	0.078163
0.270542	0.721297	0.078320
0.270448	0.720817	0.078485
0.270335	0.720327	0.078639
0.270204	0.719824	0.078795
0.270055	0.719316	0.078949
0.269888	0.718804	0.079106
0.269704	0.718291	0.079264
0.269505	0.717780	0.079427
0.269289	0.717273	0.079595
0.269059	0.716774	0.079768
0.268815	0.716285	0.079950
0.268557	0.715807	0.080140
0.268286	0.715343	0.080339
0.268004	0.714894	0.080550
0.267712	0.714461	0.080773
0.267409	0.714047	0.081010
0.267098	0.713651	0.081261
0.266779	0.713274	0.081527
0.266454	0.712918	0.081811
0.266123	0.712582	0.082112
0.265788	0.712267	0.082433
0.265449	0.711972	0.082773
0.265108	0.711697	0.083134
0.264765	0.711441	0.083517
0.264422	0.711205	0.083922
0.264080	0.710987	0.084350
0.263740	0.710787	0.084801
0.263402	0.710605	0.085276
0.263068	0.710438	0.085775
0.262737	0.710287	0.086297
0.262411	0.710151	0.086842
0.262091	0.710029	0.087410
0.261777	0.709920	0.088000
0.261469	0.709823	0.088611
0.261168	0.709738	0.089243
0.260874	0.709664	0.089893
0.260587	0.709600	0.090561
0.260308	0.709545	0.091244
0.260037	0.709499	0.091942
0.259774	0.709461	0.092651
0.259519	0.709431	0.093371
0.259272	0.709407	0.094098
0.259033	0.709390	0.094831
0.258802	0.709378	0.095567
0.258579	0.709371	0.096303
0.258363	0.709369	0.097037
0.258154	0.709371	0.097767
0.257953	0.709375	0.098489
0.257759	0.709384	0.099199
0.257570	0.709396	0.099896
0.257389	0.709411	0.100578
0.257213	0.709427	0.101242
0.257043	0.709444	0.101887
0.256878	0.709462	0.102511
0.256719	0.709480	0.103112
0.256564	0.709497	0.103690
0.256415	0.709512	0.104242
0.256269	0.709524	0.104769
0.256128	0.709534	0.105269
0.255991	0.709539	0.105741
0.255858	0.709541	0.106185
0.255728	0.709538	0.106601
0.255601	0.709530	0.106987
0.255478	0.709516	0.107345
0.255356	0.709498	0.107673
0.255238	0.709473	0.107973
0.255121	0.709442	0.108246
0.255007	0.709404	0.108493
0.254895	0.709360	0.108714
0.254784	0.709308	0.108912
0.254676	0.709249	0.109086
0.254569	0.709182	0.109239
0.254464	0.709107	0.109371
0.254361	0.709025	0.109484
0.254259	0.708935	0.109579
0.254159	0.708836	0.109656
0.254062	0.708730	0.109718
0.253966	0.708617	0.109764
0.253872	0.708496	0.109797
0.253780	0.708368	0.109816
0.253690	0.708233	0.109824
0.253602	0.708092	0.109820
0.253517	0.707945	0.109805
0.253435	0.707792	0.109781
0.253355	0.707635	0.109747
0.253278	0.707474	0.109704
0.253204	0.707309	0.109653
0.253133	0.707141	0.109594
0.253065	0.706972	0.109528
0.253001	0.706801	0.109455
0.252940	0.706630	0.109377
0.252883	0.706459	0.109294
0.252829	0.706288	0.109207
0.252779	0.706120	0.109116
0.252733	0.705953	0.109023
0.252691	0.705790	0.108928
0.252654	0.705631	0.108832
0.252620	0.705476	0.108735
0.252590	0.705326	0.108640
0.252565	0.705181	0.108546
0.252544	0.705043	0.108454
0.252527	0.704912	0.108366
0.252515	0.704787	0.108281
0.252507	0.704670	0.108201
0.252503	0.704560	0.108125
0.252504	0.704458	0.108056
0.252509	0.704365	0.107993
0.252518	0.704279	0.107936
0.252532	0.704202	0.107887
0.252550	0.704132	0.107846
0.252572	0.704070	0.107812
0.252599	0.704016	0.107786
0.252631	0.703969	0.107768
0.252666	0.703930	0.107758
0.252706	0.703897	0.107755
0.252751	0.703872	0.107760
0.252799	0.703852	0.107772
0.252851	0.703839	0.107793
0.252907	0.703831	0.107821
0.252966	0.703829	0.107858
0.253029	0.703832	0.107902
0.253095	0.703839	0.107954
0.253163	0.703852	0.108011
0.253233	0.703870	0.108074
0.253306	0.703893	0.108141
0.253380	0.703921	0.108212
0.253455	0.703953	0.108287
0.253532	0.703989	0.108366
0.253609	0.704029	0.108447
0.253686	0.704072	0.108531
0.253763	0.704118	0.108616
0.253840	0.704167	0.108704
0.253916	0.704218	0.108792
0.253991	0.704270	0.108881
0.254064	0.704324	0.108971
0.254136	0.704378	0.109060
0.254206	0.704432	0.109149
0.254274	0.704486	0.109237
0.254340	0.704540	0.109324
0.254402	0.704592	0.109409
0.254462	0.704643	0.109491
0.254519	0.704692	0.109572
0.254573	0.704738	0.109649
0.254623	0.704782	0.109723
0.254669	0.704823	0.109794
0.254712	0.704860	0.109861
0.254750	0.704894	0.109924
0.254785	0.704924	0.109983
0.254815	0.704950	0.110038
0.254842	0.704971	0.110088
0.254864	0.704988	0.110134
0.254882	0.705001	0.110175
0.254895	0.705009	0.110212
0.254905	0.705012	0.110244
0.254910	0.705010	0.110271
0.254911	0.705004	0.110293
0.254908	0.704993	0.110312
0.254900	0.704977	0.110325
0.254889	0.704957	0.110335
0.254874	0.704933	0.110340
0.254854	0.704904	0.110341
0.254831	0.704872	0.110339
0.254805	0.704837	0.110333
0.254774	0.704798	0.110324
0.254741	0.704757	0.110311
0.254704	0.704713	0.110296
0.254663	0.704667	0.110277
0.254620	0.704619	0.110256
0.254575	0.704569	0.110233
0.254526	0.704518	0.110208
0.254476	0.704466	0.110181
0.254423	0.704414	0.110153
0.254369	0.704361	0.110123
0.254312	0.704309	0.110094
0.254255	0.704257	0.110063
0.254196	0.704206	0.110033
0.254137	0.704156	0.110004
0.254076	0.704107	0.109974
0.254016	0.704060	0.109946
0.253955	0.704014	0.109919
0.253895	0.703971	0.109894
0.253834	0.703930	0.109870
0.253775	0.703891	0.109849
0.253716	0.703855	0.109830
0.253658	0.703821	0.109813
0.253602	0.703791	0.109798
0.253547	0.703763	0.109787
0.253494	0.703739	0.109778
0.253443	0.703717	0.109773
0.253394	0.703699	0.109770
0.253347	0.703683	0.109770
0.253303	0.703671	0.109773
0.253261	0.703662	0.109780
0.253222	0.703656	0.109790
0.253186	0.703653	0.109803
0.253153	0.703653	0.109819
0.253122	0.703655	0.109838
0.253095	0.703661	0.109861
0.253070	0.703669	0.109886
0.253049	0.703680	0.109913
0.253030	0.703694	0.109941
0.253015	0.703710	0.109972
0.253002	0.703729	0.110003
0.252993	0.703751	0.110036
0.252986	0.703775	0.110069
0.252982	0.703801	0.110103
0.252981	0.703830	0.110137
0.252982	0.703860	0.110171
0.252986	0.703892	0.110204
0.252993	0.703925	0.110237
0.253002	0.703959	0.110270
0.253013	0.703994	0.110302
0.253027	0.704029	0.110333
0.253043	0.704064	0.110362
0.253061	0.704099	0.110391
0.253081	0.704134	0.110417
0.253103	0.704169	0.110443
0.253126	0.704202	0.110466
0.253152	0.704234	0.110487
0.253178	0.704266	0.110506
0.253206	0.704295	0.110523
0.253236	0.704323	0.110538
0.253266	0.704349	0.110550
0.253297	0.704374	0.110559
0.253329	0.704396	0.110567
0.253361	0.704416	0.110571
0.253394	0.704434	0.110573
0.253427	0.704449	0.110573
0.253460	0.704462	0.110569
0.253493	0.704473	0.110564
0.253525	0.704481	0.110556
0.253558	0.704487	0.110545
0.253590	0.704490	0.110532
0.253621	0.704491	0.110516
0.253652	0.704489	0.110498
0.253681	0.704486	0.110478
0.253710	0.704480	0.110456
0.253738	0.704472	0.110432
0.253764	0.704462	0.110406
0.253790	0.704451	0.110378
0.253814	0.704437	0.110349
0.253836	0.704422	0.110318
0.253857	0.704406	0.110287
0.253877	0.704388	0.110254
0.253895	0.704369	0.110221
0.253911	0.704348	0.110188
0.253926	0.704327	0.110154
0.253939	0.704305	0.110121
0.253950	0.704283	0.110087
0.253960	0.704260	0.110054
0.253968	0.704237	0.110022
0.253974	0.704213	0.109991
0.253978	0.704190	0.109961
0.253981	0.704166	0.109933
0.253983	0.704143	0.109905
0.253982	0.704121	0.109880
0.253981	0.704099	0.109856
0.253977	0.704078	0.109834
0.253972	0.704058	0.109814
0.253966	0.704039	0.109796
0.253958	0.704022	0.109781
0.253949	0.704005	0.109767
0.253939	0.703990	0.109756
0.253928	0.703976	0.109748
0.253915	0.703964	0.109742
0.253902	0.703953	0.109738
0.253887	0.703944	0.109737
0.253872	0.703936	0.109738
0.253856	0.703930	0.109741
0.253839	0.703926	0.109747
0.253822	0.703923	0.109756
0.253804	0.703922	0.109766
0.253786	0.703922	0.109779
0.253767	0.703924	0.109794
0.253749	0.703927	0.109811
0.253730	0.703932	0.109830
0.253711	0.703938	0.109850
0.253692	0.703945	0.109873
0.253673	0.703954	0.109896
0.253654	0.703963	0.109921
0.253635	0.703974	0.109947
0.253617	0.703986	0.109973
0.253599	0.703998	0.110001
0.253582	0.704011	0.110028
0.253565	0.704025	0.110056
0.253548	0.704040	0.110085
0.253532	0.704054	0.110113
0.253517	0.704069	0.110141
0.253503	0.704085	0.110168
0.253489	0.704100	0.110195
0.253476	0.704115	0.110221
0.253464	0.704131	0.110246
0.253452	0.704146	0.110270
0.253442	0.704160	0.110293
0.253433	0.704174	0.110315
0.253424	0.704188	0.110335
0.253416	0.704201	0.110353
0.253410	0.704213	0.110370
0.253404	0.704224	0.110385
0.253399	0.704235	0.110398
0.253395	0.704245	0.110410
0.253393	0.704253	0.110419
0.253391	0.704261	0.110427
0.253390	0.704267	0.110433
0.253390	0.704272	0.110436
0.253391	0.704276	0.110438
0.253393	0.704279	0.110438
0.253395	0.704281	0.110436
0.253399	0.704282	0.110432
0.253403	0.704281	0.110427
0.253409	0.704279	0.110420
0.253415	0.704276	0.110411
0.253421	0.704272	0.110401
0.253429	0.704267	0.110389
0.253437	0.704261	0.110376
0.253446	0.704255	0.110361
0.253455	0.704247	0.110346
0.253464	0.704238	0.110329
0.253475	0.704229	0.110312
0.253485	0.704219	0.110293
0.253496	0.704209	0.110275
0.253508	0.704198	0.110255
0.253519	0.704187	0.110235
0.253531	0.704176	0.110215
0.253543	0.704164	0.110195
0.253555	0.704153	0.110175
0.253567	0.704141	0.110155
0.253579	0.704129	0.110135
0.253591	0.704118	0.110116
0.253603	0.704107	0.110098
0.253615	0.704097	0.110080
0.253627	0.704086	0.110063
0.253638	0.704077	0.110047
0.253649	0.704068	0.110031
0.253660	0.704059	0.110017
0.253671	0.704051	0.110005
0.253681	0.704044	0.109993
0.253691	0.704038	0.109983
0.253700	0.704033	0.109974
0.253709	0.704028	0.109967
0.253717	0.704024	0.109962
0.253725	0.704021	0.109957
0.253732	0.704019	0.109955
0.253738	0.704018	0.109954
0.253744	0.704018	0.109954
0.253750	0.704018	0.109956
0.253755	0.704020	0.109959
0.253759	0.704022	0.109964
0.253762	0.704025	0.109971
0.253765	0.704028	0.109978
0.253768	0.704032	0.109987
0.253769	0.704037	0.109997
0.253770	0.704043	0.110008
0.253771	0.704048	0.110020
0.253771	0.704055	0.110033
0.253770	0.704061	0.110047
0.253769	0.704068	0.110062
0.253767	0.704075	0.110077
0.253765	0.704083	0.110093
0.253762	0.704090	0.110109
0.253758	0.704098	0.110125
0.253754	0.704105	0.110142
0.253750	0.704112	0.110158
0.253745	0.704119	0.110175
0.253740	0.704126	0.110192
0.253735	0.704132	0.110208
0.253729	0.704138	0.110224
0.253723	0.704144	0.110240
0.253716	0.704149	0.110255
0.253710	0.704154	0.110269
0.253703	0.704158	0.110283
0.253696	0.704161	0.110297
0.253688	0.704164	0.110309
0.253681	0.704166	0.110321
0.253674	0.704168	0.110332
0.253666	0.704169	0.110342
0.253658	0.704169	0.110352
0.253651	0.704168	0.110360
0.253643	0.704167	0.110367
0.253636	0.704165	0.110374
0.253628	0.704162	0.110379
0.253621	0.704159	0.110384
0.253614	0.704155	0.110387
0.253607	0.704151	0.110390
0.253600	0.704146	0.110391
0.253593	0.704141	0.110392
0.253587	0.704135	0.110392
0.253580	0.704129	0.110391
0.253574	0.704123	0.110389
0.253568	0.704116	0.110386
0.253563	0.704109	0.110383
0.253558	0.704101	0.110379
0.253553	0.704094	0.110374
0.253548	0.704087	0.110369
0.253544	0.704079	0.110364
0.253540	0.704071	0.110358
0.253537	0.704064	0.110352
0.253534	0.704056	0.110345
0.253531	0.704049	0.110339
0.253529	0.704042	0.110332
0.253527	0.704035	0.110325
0.253525	0.704028	0.110319
0.253524	0.704022	0.110312
0.253523	0.704016	0.110306
0.253523	0.704010	0.110299
0.253523	0.704005	0.110293
0.253524	0.704000	0.110288
0.253524	0.703995	0.110282
0.253526	0.703991	0.110277
0.253527	0.703987	0.110273
0.253529	0.703984	0.110269
0.253532	0.703982	0.110265
0.253534	0.703979	0.110262
0.253537	0.703978	0.110260
0.253541	0.703976	0.110258
0.253544	0.703976	0.110256
0.253548	0.703975	0.110256
0.253552	0.703976	0.110255
0.253557	0.703976	0.110256
0.253562	0.703977	0.110256
0.253567	0.703979	0.110258
0.253572	0.703980	0.110260
0.253577	0.703983	0.110262
0.253582	0.703985	0.110265
0.253588	0.703988	0.110268
0.253594	0.703991	0.110271
0.253599	0.703995	0.110275
0.253605	0.703999	0.110279
0.253611	0.704003	0.110284
0.253617	0.704007	0.110289
0.253622	0.704011	0.110294
0.253628	0.704015	0.110299
0.253634	0.704020	0.110304
0.253639	0.704024	0.110310
0.253645	0.704029	0.110315
0.253650	0.704033	0.110321
0.253655	0.704038	0.110326
0.253660	0.704042	0.110332
0.253665	0.704046	0.110337
0.253670	0.704050	0.110343
0.253674	0.704054	0.110348
0.253678	0.704057	0.110353
0.253682	0.704060	0.110358
0.253686	0.704063	0.110363
0.253689	0.704066	0.110367
0.253692	0.704068	0.110372
0.253695	0.704070	0.110376
0.253697	0.704072	0.110380
0.253699	0.704073	0.110383
0.253701	0.704073	0.110387
0.253703	0.704074	0.110390
0.253704	0.704074	0.110392
0.253705	0.704073	0.110395
0.253706	0.704073	0.110397
0.253706	0.704071	0.110399
0.253706	0.704070	0.110400
0.253705	0.704068	0.110401
0.253705	0.704066	0.110402
0.253704	0.704063	0.110403
0.253703	0.704060	0.110403
0.253701	0.704057	0.110403
0.253699	0.704054	0.110403
0.253697	0.704050	0.110402
0.253695	0.704046	0.110402
0.253692	0.704042	0.110401
0.253690	0.704038	0.110400
0.253687	0.704033	0.110399
0.253684	0.704029	0.110397
0.253680	0.704024	0.110396
0.253677	0.704019	0.110394
0.253673	0.704015	0.110393
0.253669	0.704010	0.110391
0.253666	0.704005	0.110389
0.253662	0.704001	0.110388
0.253658	0.703996	0.110386
0.253654	0.703992	0.110385
0.253650	0.703987	0.110384
0.253646	0.703983	0.110382
0.253642	0.703979	0.110381
0.253637	0.703975	0.110381
0.253634	0.703971	0.110380
0.253630	0.703968	0.110379
0.253626	0.703965	0.110379
0.253622	0.703962	0.110379
0.253618	0.703959	0.110380
0.253615	0.703956	0.110380
0.253612	0.703954	0.110381
0.253608	0.703952	0.110382
0.253605	0.703950	0.110383
0.253603	0.703949	0.110385
0.253600	0.703947	0.110387
0.253598	0.703946	0.110389
0.253595	0.703946	0.110391
0.253593	0.703945	0.110394
0.253591	0.703945	0.110397
0.253590	0.703945	0.110400
0.253589	0.703945	0.110403
0.253587	0.703945	0.110407
0.253587	0.703946	0.110411
0.253586	0.703947	0.110415
0.253586	0.703948	0.110419
0.253585	0.703949	0.110423
0.253586	0.703950	0.110427
0.253586	0.703952	0.110432
0.253586	0.703953	0.110436
0.253587	0.703955	0.110441
0.253588	0.703957	0.110445
0.253589	0.703958	0.110450
0.253591	0.703960	0.110454
0.253592	0.703962	0.110458
0.253594	0.703964	0.110463
0.253596	0.703966	0.110467
0.253598	0.703967	0.110471
0.253600	0.703969	0.110475
0.253602	0.703971	0.110479
0.253605	0.703972	0.110483
0.253607	0.703974	0.110486
0.253610	0.703975	0.110490
0.253612	0.703976	0.110493
0.253615	0.703977	0.110496
0.253618	0.703978	0.110499
0.253621	0.703979	0.110501
0.253624	0.703979	0.110504
0.253627	0.703980	0.110506
0.253630	0.703980	0.110508
0.253633	0.703980	0.110510
0.253636	0.703980	0.110512
0.253639	0.703979	0.110513
0.253642	0.703979	0.110514
0.253645	0.703978	0.110515
0.253647	0.703977	0.110516
0.253650	0.703976	0.110517
0.253653	0.703974	0.110517
0.253655	0.703973	0.110517
0.253658	0.703971	0.110518
0.253660	0.703970	0.110517
0.253662	0.703968	0.110517
0.253664	0.703966	0.110517
0.253666	0.703963	0.110516
0.253668	0.703961	0.110516
0.253669	0.703959	0.110515
0.253671	0.703956	0.110515
0.253672	0.703954	0.110514
0.253673	0.703951	0.110513
0.253674	0.703949	0.110512
0.253675	0.703946	0.110512
0.253676	0.703943	0.110511
0.253676	0.703941	0.110510
0.253677	0.703938	0.110510
0.253677	0.703935	0.110509
0.253677	0.703933	0.110509
0.253677	0.703930	0.110508
0.253677	0.703928	0.110508
0.253677	0.703925	0.110508
0.253676	0.703923	0.110508
0.253676	0.703921	0.110508
0.253675	0.703918	0.110508
0.253674	0.703916	0.110509
0.253673	0.703914	0.110509
0.253672	0.703912	0.110510
0.253671	0.703911	0.110511
0.253670	0.703909	0.110512
0.253668	0.703907	0.110513
0.253667	0.703906	0.110515
0.253665	0.703905	0.110517
0.253664	0.703903	0.110519
0.253662	0.703902	0.110521
0.253661	0.703901	0.110523
0.253659	0.703900	0.110525
0.253657	0.703900	0.110528
0.253656	0.703899	0.110530
0.253654	0.703898	0.110533
0.253652	0.703898	0.110536
0.253650	0.703898	0.110539
0.253649	0.703897	0.110543
0.253647	0.703897	0.110546
0.253645	0.703897	0.110549
0.253644	0.703897	0.110553
0.253642	0.703897	0.110557
0.253641	0.703897	0.110560
0.253639	0.703897	0.110564
0.253638	0.703897	0.110568
0.253637	0.703897	0.110571
0.253635	0.703898	0.110575
0.253634	0.703898	0.110579
0.253633	0.703898	0.110582
0.253632	0.703898	0.110586
0.253631	0.703898	0.110589
0.253630	0.703898	0.110593
0.253629	0.703899	0.110596
0.253629	0.703899	0.110600
0.253628	0.703899	0.110603
0.253627	0.703899	0.110606
0.253627	0.703899	0.110609
0.253627	0.703898	0.110612
0.253626	0.703898	0.110615
0.253626	0.703898	0.110617
0.253626	0.703898	0.110620
0.253626	0.703897	0.110622
0.253626	0.703897	0.110624
0.253627	0.703896	0.110626
0.253627	0.703896	0.110628
0.253627	0.703895	0.110630
0.253628	0.703894	0.110632
0.253628	0.703893	0.110633
0.253629	0.703892	0.110635
0.253629	0.703892	0.110636
0.253630	0.703890	0.110637
0.253631	0.703889	0.110638
0.253632	0.703888	0.110639
0.253633	0.703887	0.110640
0.253634	0.703886	0.110641
0.253635	0.703884	0.110642
0.253636	0.703883	0.110642
0.253637	0.703881	0.110643
0.253638	0.703880	0.110643
0.253639	0.703878	0.110643
0.253640	0.703877	0.110644
0.253641	0.703875	0.110644
0.253642	0.703874	0.110644
0.253643	0.703872	0.110645
0.253645	0.703871	0.110645
0.253646	0.703869	0.110645
0.253647	0.703868	0.110645
0.253648	0.703866	0.110646
0.253649	0.703864	0.110646
0.253650	0.703863	0.110646
0.253651	0.703861	0.110647
0.253652	0.703860	0.110647
0.253653	0.703859	0.110648
0.253654	0.703857	0.110649
0.253655	0.703856	0.110649
0.253656	0.703854	0.110650
0.253657	0.703853	0.110651
0.253658	0.703852	0.110652
0.253659	0.703851	0.110653
0.253660	0.703850	0.110654
0.253661	0.703849	0.110655
0.253661	0.703848	0.110656
0.253662	0.703847	0.110658
0.253662	0.703846	0.110659
0.253663	0.703845	0.110661
0.253663	0.703844	0.110663
0.253664	0.703843	0.110664
0.253664	0.703842	0.110666
0.253665	0.703842	0.110668
0.253665	0.703841	0.110670
0.253665	0.703840	0.110672
0.253665	0.703840	0.110675
0.253665	0.703839	0.110677
0.253666	0.703839	0.110679
0.253666	0.703838	0.110682
0.253666	0.703838	0.110684
0.253665	0.703837	0.110687
0.253665	0.703837	0.110689
0.253665	0.703836	0.110692
0.253665	0.703836	0.110694
0.253665	0.703835	0.110697
0.253665	0.703835	0.110700
0.253664	0.703834	0.110702
0.253664	0.703834	0.110705
0.253664	0.703833	0.110708
0.253663	0.703833	0.110710
0.253663	0.703832	0.110713
0.253662	0.703832	0.110715
0.253662	0.703831	0.110718
0.253661	0.703831	0.110721
0.253661	0.703830	0.110723
0.253660	0.703829	0.110726
0.253660	0.703829	0.110728
0.253659	0.703828	0.110730
0.253659	0.703827	0.110733
0.253658	0.703826	0.110735
0.253657	0.703826	0.110737
0.253657	0.703825	0.110739
0.253656	0.703824	0.110742
0.253656	0.703823	0.110744
0.253655	0.703822	0.110746
0.253655	0.703821	0.110747
0.253654	0.703820	0.110749
0.253654	0.703819	0.110751
0.253653	0.703818	0.110753
0.253653	0.703817	0.110755
0.253652	0.703816	0.110756
0.253652	0.703814	0.110758
0.253651	0.703813	0.110759
0.253651	0.703812	0.110761
0.253651	0.703811	0.110762
0.253650	0.703810	0.110764
0.253650	0.703808	0.110765
0.253650	0.703807	0.110766
0.253649	0.703806	0.110767
0.253649	0.703805	0.110769
0.253649	0.703803	0.110770
0.253649	0.703802	0.110771
0.253649	0.703801	0.110772
0.253649	0.703800	0.110773
0.253649	0.703798	0.110775
0.253649	0.703797	0.110776
0.253649	0.703796	0.110777
0.253649	0.703795	0.110778
0.253649	0.703794	0.110779
0.253649	0.703793	0.110781
0.253649	0.703791	0.110782
0.253649	0.703790	0.110783
0.253649	0.703789	0.110784
0.253650	0.703788	0.110785
0.253650	0.703787	0.110787
0.253650	0.703786	0.110788
0.253651	0.703785	0.110789
0.253651	0.703784	0.110791
0.253651	0.703783	0.110792
0.253652	0.703782	0.110794
0.253652	0.703781	0.110795
0.253653	0.703781	0.110797
0.253653	0.703780	0.110798
0.253654	0.703779	0.110800
0.253654	0.703778	0.110801
0.253655	0.703777	0.110803
0.253655	0.703777	0.110805
0.253656	0.703776	0.110807
0.253656	0.703775	0.110808
0.253657	0.703775	0.110810
0.253657	0.703774	0.110812
0.253658	0.703773	0.110814
0.253659	0.703773	0.110816
0.253659	0.703772	0.110818
0.253660	0.703771	0.110819
0.253660	0.703771	0.110821
0.253661	0.703770	0.110823
0.253661	0.703770	0.110825
0.253662	0.703769	0.110827
0.253662	0.703768	0.110829
0.253663	0.703768	0.110831
0.253663	0.703767	0.110833
0.253664	0.703766	0.110835
0.253664	0.703766	0.110837
0.253665	0.703765	0.110839
0.253665	0.703764	0.110841
0.253666	0.703764	0.110843
0.253666	0.703763	0.110845
0.253666	0.703762	0.110847
0.253667	0.703762	0.110849
0.253667	0.703761	0.110851
0.253667	0.703760	0.110853
0.253667	0.703759	0.110855
0.253668	0.703758	0.110857
0.253668	0.703757	0.110859
0.253668	0.703757	0.110860
0.253668	0.703756	0.110862
0.253668	0.703755	0.110864
0.253668	0.703754	0.110866
0.253669	0.703753	0.110868
0.253669	0.703752	0.110869
0.253669	0.703751	0.110871
0.253669	0.703750	0.110873
0.253669	0.703749	0.110874
0.253669	0.703748	0.110876
0.253668	0.703747	0.110878
0.253668	0.703746	0.110879
0.253668	0.703745	0.110881
0.253668	0.703744	0.110883
0.253668	0.703742	0.110884
0.253668	0.703741	0.110886
0.253668	0.703740	0.110887
0.253667	0.703739	0.110889
0.253667	0.703738	0.110890
0.253667	0.703737	0.110892
