## Supplementary material for "Visualising joint force-velocity properties in musculoskeletal models": Code&Data: A03_FB_P00_x2_qfrcOutput.csv

0.000000	0.000000	0.000000
0.030000	0.034651	0.007778
0.113733	0.131276	0.029470
0.269606	0.310384	0.069706
0.511715	0.585538	0.131629
0.850904	0.962716	0.216793
1.295607	1.439609	0.324996
1.852150	2.005529	0.454112
2.524153	2.642491	0.600035
3.310980	3.327589	0.756929
4.205584	4.036066	0.917913
5.192314	4.744196	1.076140
6.245022	5.431307	1.225880
7.325451	6.080794	1.363171
8.381771	6.680216	1.485891
9.501849	7.220631	1.593414
10.703576	7.702947	1.684906
11.891807	8.131815	1.760486
13.043338	8.508398	1.821944
14.136922	8.835010	1.870944
15.154504	9.114406	1.909005
16.081977	9.349400	1.937490
16.909524	9.542708	1.957601
17.631483	9.696927	1.970379
18.245905	9.814559	1.976727
18.753908	9.898049	1.977418
19.158982	9.949808	1.973127
19.466309	9.972227	1.964447
19.682179	9.967668	1.951849
19.813516	9.938414	1.934803
19.867646	9.886023	1.913059
19.851892	9.811762	1.886389
19.773353	9.716715	1.854519
19.638788	9.601806	1.817107
19.454551	9.467801	1.773755
19.226565	9.315317	1.724019
18.960317	9.144855	1.667443
18.660868	8.956682	1.603586
18.332858	8.747293	1.532058
17.980220	8.514049	1.452675
17.606335	8.254139	1.365364
17.214098	7.965465	1.270361
16.806016	7.645932	1.168111
16.384242	7.294092	1.059397
15.950651	6.908730	0.945678
15.506825	6.489328	0.828785
15.054112	6.035934	0.710701
14.593322	5.549157	0.593359
14.121350	5.030003	0.478444
13.639267	4.479649	0.367247
13.148257	3.899513	0.260404
12.649571	3.291136	0.157798
12.144585	2.656112	0.058633
11.634819	1.996139	-0.037429
11.121858	1.314508	-0.132719
10.607531	0.616470	-0.229702
10.093907	-0.091219	-0.329620
9.583164	-0.800135	-0.432482
9.077485	-1.500061	-0.537255
8.578987	-2.178931	-0.642098
8.089690	-2.822853	-0.744556
7.611498	-3.416195	-0.841676
7.146193	-3.941739	-0.930066
6.695438	-4.380921	-1.005945
6.260775	-4.714259	-1.065203
5.843628	-4.922063	-1.103516
5.445300	-4.985608	-1.116560
5.066962	-4.888957	-1.100384
4.709634	-4.621600	-1.052000
4.374144	-4.181943	-0.970214
4.061068	-3.581317	-0.856607
3.770644	-2.847517	-0.716365
3.502078	-2.025965	-0.558468
3.254324	-1.176100	-0.394694
3.026467	-0.361194	-0.237975
2.813880	0.364955	-0.096866
2.612896	0.976009	0.011089
2.417657	1.435689	0.174499
2.219037	2.036677	-0.342000
2.041358	0.340579	3.717843
1.663637	26.643251	-8.535047
2.235429	-24.982177	10.925486
1.043283	41.012711	-10.628188
1.887272	-30.708421	10.811341
0.542035	32.919468	-10.368147
1.125734	-32.049855	10.191389
-0.235585	34.096824	-10.817330
0.278065	-33.938198	9.769405
-1.130497	32.879164	-10.697698
-0.750442	-34.985849	9.309892
-2.187904	32.075395	-10.463986
-1.933236	-35.415220	8.847845
-3.388691	31.112294	-9.951728
-3.260642	-34.960775	8.431876
-4.718997	30.074929	-9.295146
-4.708357	-33.394244	7.975152
-6.149209	28.736947	-8.223952
-6.253831	-29.872254	7.431578
-7.643571	26.923603	-6.377142
-7.869523	-21.748860	6.679585
-9.136246	23.832898	-2.677069
-9.525081	2.948146	5.182602
-10.418549	12.953046	1.940178
-11.084268	5.419333	2.276365
-11.864926	5.060457	0.702029
-12.602856	0.157185	0.959318
-13.407002	2.151924	-0.399352
-14.130511	-3.192936	0.739822
-14.941896	1.686418	-1.195621
-15.605986	-5.469375	0.928056
-16.404949	1.457080	-1.712352
-16.997298	-6.083993	0.984070
-17.742235	0.355090	-1.561161
-18.279228	-5.054690	0.597086
-18.919045	-1.521068	-1.052487
-19.410432	-4.268837	-0.005701
-19.928300	-3.156070	-0.751052
-20.354230	-4.290236	-0.424432
-20.754924	-4.204710	-0.684365
-21.088835	-4.688713	-0.639568
-21.373410	-4.882596	-0.730669
-21.597499	-5.167857	-0.759245
-21.763777	-5.392502	-0.808216
-21.869578	-5.614138	-0.846830
-21.914591	-5.814451	-0.885872
-21.897818	-5.999534	-0.922183
-21.818484	-6.168045	-0.956722
-21.675652	-6.320472	-0.989295
-21.468241	-6.456787	-1.019965
-21.194976	-6.577019	-1.048722
-20.854372	-6.681156	-1.075566
-20.444758	-6.769173	-1.100488
-19.964781	-6.841037	-1.123478
-19.413809	-6.896735	-1.144520
-18.792170	-6.936164	-1.163587
-18.101411	-6.958061	-1.180627
-17.344520	-6.960962	-1.195249
-16.526176	-6.943201	-1.206897
-15.652921	-6.902880	-1.214969
-14.733214	-6.838443	-1.218830
-13.777352	-6.748401	-1.217870
-12.797179	-6.631561	-1.211523
-11.805586	-6.486899	-1.199255
-10.815829	-6.313692	-1.180597
-9.840726	-6.111394	-1.155134
-8.891839	-5.879714	-1.122531
-7.978767	-5.618504	-1.082522
-7.108648	-5.327808	-1.034924
-6.285937	-5.007773	-0.979417
-5.512493	-4.658582	-0.916014
-4.787811	-4.280586	-0.845399
-4.109393	-3.874669	-0.767595
-3.473386	-3.441721	-0.682783
-2.875038	-2.982799	-0.591255
-2.309099	-2.499166	-0.493376
-1.770160	-1.992351	-0.389582
-1.252898	-1.464150	-0.280370
-0.752250	-0.916656	-0.166300
-0.263529	-0.352243	-0.047984
0.217516	0.226438	0.073913
0.694657	0.816484	0.198678
1.171179	1.414776	0.325559
1.649870	2.018025	0.453773
2.133031	2.622836	0.582515
2.622479	3.225774	0.710975
3.119559	3.823430	0.838350
3.625150	4.412460	0.963863
4.139676	4.989561	1.086763
4.663095	5.551384	1.206318
5.194885	6.094464	1.321798
5.734013	6.615126	1.432465
6.278894	7.109832	1.537513
6.827396	7.573217	1.636467
7.376569	8.005239	1.727686
7.923453	8.413306	1.810473
8.466006	8.780683	1.886668
8.999544	9.096082	1.958119
9.517709	9.351220	2.022820
10.013295	9.547612	2.073464
10.480055	9.685221	2.107555
10.912152	9.745645	2.125270
11.301471	9.716031	2.125085
11.638936	9.589055	2.101484
11.915870	9.354543	2.052400
12.123399	8.989102	1.976209
12.251628	8.476206	1.868607
12.290866	7.809685	1.723848
12.234055	7.003109	1.543258
12.077631	6.124627	1.331332
11.830749	5.267323	1.122568
11.510702	4.590190	0.936398
11.152438	4.019993	0.842158
10.770651	4.041601	0.643075
10.437117	2.048910	1.114371
9.913554	8.636499	-2.652087
10.209420	-13.143808	4.972623
8.202663	19.406948	-6.018863
9.631721	-15.466133	5.816014
7.555092	19.463940	-5.269333
8.851272	-14.207707	5.944445
7.053621	19.568224	-4.847634
8.232021	-13.179654	5.968724
6.630488	19.406199	-4.612624
7.680037	-12.469832	5.935954
6.211240	18.977769	-4.486725
7.122324	-11.974357	5.858918
5.749057	18.324206	-4.425774
6.517101	-11.608475	5.744420
5.218330	17.489849	-4.404406
5.843977	-11.323492	5.598373
4.607571	16.521303	-4.407721
5.096353	-11.095032	5.427043
3.914989	15.468405	-4.425929
4.276725	-10.912462	5.237278
3.145714	14.382171	-4.451482
3.393628	-10.772153	5.036180
2.309783	13.309414	-4.477786
2.459358	-10.672817	4.830285
1.420475	12.286276	-4.498764
1.488172	-10.611922	4.624515
0.492858	11.334073	-4.508825
0.494944	-10.583353	4.421433
-0.457412	10.459388	-4.502952
-0.505749	-10.576775	4.221228
-1.415021	9.657606	-4.476733
-1.500200	-10.578597	4.022319
-2.365621	8.917878	-4.426563
-2.475869	-10.573371	3.822234
-3.296083	8.227091	-4.349762
-3.421194	-10.544310	3.618349
-4.194297	7.571978	-4.244432
-4.325294	-10.473680	3.408309
-5.048816	6.940199	-4.109076
-5.177699	-10.342882	3.190127
-5.848634	6.320881	-3.942277
-5.968232	-10.132424	2.962067
-6.583097	5.704523	-3.742332
-6.687001	-9.821831	2.722404
-7.241895	5.082474	-3.506661
-7.324465	-9.389151	2.468976
-7.815078	4.446060	-3.230628
-7.871498	-8.809233	2.198337
-8.293029	3.785053	-2.905088
-8.319420	-8.048347	1.903915
-8.666279	3.084352	-2.510331
-8.659969	-7.046657	1.571056
-8.925138	2.314261	-1.992115
-8.885330	-5.632735	1.156504
-9.056821	1.382406	-1.457168
-8.988395	-4.124429	0.685144
-9.063767	0.243392	-1.042487
-8.976977	-3.134553	0.250791
-8.973588	-0.884666	-0.772484
-8.873926	-2.759858	-0.099571
-8.814088	-1.664233	-0.645301
-8.695473	-2.590999	-0.311028
-8.587846	-2.091345	-0.564751
-8.442230	-2.457444	-0.420417
-8.290267	-2.260277	-0.510419
-8.112383	-2.345466	-0.458444
-7.920052	-2.259818	-0.474853
-7.707862	-2.233655	-0.453775
-7.479284	-2.165660	-0.445215
-7.233908	-2.099735	-0.428785
-6.973159	-2.021266	-0.412582
-6.697944	-1.936269	-0.394171
-6.409503	-1.843928	-0.374500
-6.109122	-1.745273	-0.353503
-5.798202	-1.640827	-0.331359
-5.478240	-1.531215	-0.308183
-5.150815	-1.417060	-0.284103
-4.817581	-1.299010	-0.259250
-4.480250	-1.177741	-0.233754
-4.140573	-1.053965	-0.207756
-3.800324	-0.928425	-0.181398
-3.461277	-0.801935	-0.154831
-3.125187	-0.675364	-0.128217
-2.793768	-0.549624	-0.101729
-2.468674	-0.425664	-0.075549
-2.151489	-0.304455	-0.049868
-1.843704	-0.186979	-0.024882
-1.546711	-0.074214	-0.000790
-1.261785	0.032881	0.022204
-0.990084	0.133394	0.043902
-0.732639	0.226474	0.064107
-0.490345	0.311364	0.082636
-0.263973	0.387425	0.099319
-0.054154	0.454161	0.114011
0.138623	0.511244	0.126596
0.314016	0.558539	0.136994
0.471832	0.596110	0.145170
0.612023	0.624228	0.151142
0.734684	0.643366	0.154981
0.840044	0.654198	0.156817
0.928454	0.657535	0.156837
1.000379	0.654287	0.155263
1.056376	0.645399	0.152339
1.097075	0.631796	0.148311
1.123158	0.614332	0.143410
1.135336	0.593757	0.137842
1.134334	0.614634	0.131777
1.124099	0.618927	0.136212
1.104259	0.623419	0.133439
1.075098	0.617265	0.133220
1.036509	0.609049	0.129292
0.988827	0.594329	0.126424
0.932271	0.576878	0.121340
0.867240	0.554642	0.116645
0.794106	0.529503	0.110429
0.713326	0.500411	0.104279
0.625367	0.468449	0.096970
0.530748	0.433053	0.089571
0.430006	0.394949	0.081234
0.323718	0.353844	0.072742
0.212486	0.310299	0.063475
0.096940	0.264198	0.054043
-0.022264	0.216024	0.044797
-0.144422	0.166401	0.034617
-0.268824	0.114959	0.024284
-0.394753	0.062122	0.013511
-0.521483	0.008037	0.002554
-0.648276	-0.046943	-0.008640
-0.774384	-0.102548	-0.019950
-0.899058	-0.158436	-0.031337
-1.021546	-0.214280	-0.042719
-1.141099	-0.269731	-0.054029
-1.256969	-0.324438	-0.065193
-1.368412	-0.378044	-0.076137
-1.474692	-0.430193	-0.086787
-1.575096	-0.480532	-0.097071
-1.668944	-0.528710	-0.106917
-1.755589	-0.574391	-0.116256
-1.834435	-0.617251	-0.125023
-1.904936	-0.656986	-0.133155
-1.966608	-0.693312	-0.140594
-2.019038	-0.725974	-0.147289
-2.061920	-0.754747	-0.153195
-2.095052	-0.779452	-0.158274
-2.118327	-0.799955	-0.162499
-2.131726	-0.816167	-0.165850
-2.135318	-0.828034	-0.168317
-2.129253	-0.835547	-0.169897
-2.113761	-0.838728	-0.170593
-2.089144	-0.837639	-0.170419
-2.055774	-0.832373	-0.169693
-2.014108	-0.823255	-0.168821
-1.964703	-0.810849	-0.166686
-1.908148	-0.794877	-0.163887
-1.845066	-0.775585	-0.160408
-1.776114	-0.753192	-0.156286
-1.701979	-0.727939	-0.151559
-1.627759	-0.700075	-0.146266
-1.557981	-0.670041	-0.140465
-1.490376	-0.638404	-0.134236
-1.423401	-0.605555	-0.127654
-1.356007	-0.564192	-0.120778
-1.286885	-0.526212	-0.112883
-1.215968	-0.490476	-0.104906
-1.143208	-0.455477	-0.097057
-1.068530	-0.420642	-0.089284
-0.991902	-0.385661	-0.081527
-0.913346	-0.350357	-0.073744
-0.832946	-0.314642	-0.065909
-0.750835	-0.278497	-0.058015
-0.667199	-0.241955	-0.050065
-0.582266	-0.205095	-0.042072
-0.496303	-0.168029	-0.034056
-0.409611	-0.130898	-0.026043
-0.322517	-0.093863	-0.018066
-0.235374	-0.057105	-0.010160
-0.148554	-0.020811	-0.002363
-0.062442	0.014821	0.005283
0.022565	0.049593	0.012737
0.106065	0.083307	0.019956
0.187651	0.115767	0.026900
0.266918	0.146789	0.033528
0.343465	0.176197	0.039803
0.416901	0.203832	0.045690
0.486843	0.229548	0.051158
0.552925	0.253223	0.056179
0.614798	0.274757	0.060733
0.672134	0.294074	0.064803
0.724639	0.311117	0.068377
0.772060	0.325852	0.071449
0.814184	0.338263	0.074016
0.850843	0.348353	0.076079
0.881914	0.356143	0.077644
0.907315	0.361668	0.078720
0.927008	0.364978	0.079318
0.940998	0.366139	0.079455
0.949334	0.365223	0.079146
0.952108	0.368553	0.078413
0.949894	0.370240	0.077885
0.942915	0.369420	0.077298
0.931349	0.366381	0.076434
0.915407	0.361279	0.075220
0.895332	0.354224	0.073640
0.871391	0.345312	0.072142
0.843889	0.334783	0.070191
0.813136	0.322674	0.067806
0.779445	0.309041	0.065051
0.743134	0.293971	0.061967
0.704525	0.277566	0.058586
0.676679	0.259942	0.054937
0.648064	0.241434	0.051074
0.617244	0.222158	0.047031
0.584385	0.202215	0.042835
0.549656	0.181712	0.038511
0.513240	0.160765	0.034088
0.475324	0.139496	0.029592
0.436107	0.118028	0.025050
0.395789	0.096486	0.020491
0.354580	0.074996	0.015941
0.312692	0.053683	0.011428
0.270339	0.032670	0.006979
0.227739	0.012075	0.002620
0.185107	-0.007986	-0.001624
0.142659	-0.027406	-0.005730
0.100606	-0.046082	-0.009675
0.059157	-0.063921	-0.013440
0.018513	-0.080836	-0.017006
-0.021131	-0.096755	-0.020358
-0.059589	-0.111613	-0.023481
-0.096684	-0.125356	-0.026364
-0.132251	-0.137942	-0.028999
-0.166137	-0.149336	-0.031377
-0.198202	-0.159513	-0.033495
-0.228325	-0.168455	-0.035350
-0.256398	-0.176155	-0.036939
-0.282331	-0.182611	-0.038263
-0.306049	-0.187831	-0.039325
-0.327494	-0.191828	-0.040128
-0.346622	-0.193971	-0.040677
-0.363385	-0.194019	-0.040984
-0.377744	-0.193535	-0.041077
-0.389723	-0.192400	-0.040909
-0.399354	-0.190518	-0.040515
-0.406677	-0.187835	-0.039914
-0.411742	-0.184324	-0.039117
-0.414607	-0.179980	-0.038134
-0.415339	-0.174811	-0.036973
-0.414015	-0.168839	-0.035642
-0.410717	-0.162093	-0.034150
-0.405536	-0.154616	-0.032507
-0.398570	-0.146456	-0.030724
-0.389921	-0.137669	-0.028813
-0.379697	-0.128317	-0.026787
-0.368012	-0.118468	-0.024661
-0.354983	-0.108194	-0.022450
-0.340728	-0.097573	-0.020170
-0.325370	-0.086684	-0.017836
-0.309033	-0.075610	-0.015466
-0.291843	-0.064433	-0.013076
-0.273925	-0.053236	-0.010683
-0.255404	-0.042101	-0.008305
-0.236406	-0.031108	-0.005957
-0.217054	-0.020334	-0.003655
-0.197249	-0.009854	-0.001415
-0.176611	0.000267	0.000749
-0.156068	0.009974	0.002825
-0.135711	0.019208	0.004800
-0.115629	0.027915	0.006664
-0.095912	0.036053	0.008406
-0.076646	0.043582	0.010019
-0.057912	0.050472	0.011494
-0.039791	0.056700	0.012828
-0.022355	0.062247	0.014014
-0.005673	0.067102	0.015051
0.010193	0.071260	0.015936
0.025188	0.074721	0.016669
0.039263	0.077491	0.017250
0.052377	0.079579	0.017682
0.064498	0.081001	0.018026
0.075599	0.082219	0.018268
0.085673	0.083724	0.018379
0.094732	0.084540	0.018383
0.102767	0.084687	0.018277
0.109778	0.084188	0.018056
0.115770	0.083068	0.017722
0.120755	0.081355	0.017277
0.124752	0.079079	0.016724
0.127784	0.076272	0.016067
0.129881	0.072970	0.015313
0.131077	0.069211	0.014469
0.131410	0.065035	0.013543
0.130923	0.060486	0.012542
0.129662	0.055607	0.011475
0.127676	0.050445	0.010353
0.125018	0.045047	0.009184
0.121740	0.039461	0.007979
0.117899	0.033735	0.006747
0.113552	0.027918	0.005500
0.108757	0.022058	0.004246
0.103573	0.016202	0.002997
0.098057	0.010396	0.001761
0.092267	0.004685	0.000548
0.086261	-0.000889	-0.000633
0.080094	-0.006286	-0.001774
0.073821	-0.011468	-0.002867
0.067495	-0.016401	-0.003904
0.061167	-0.021054	-0.004880
0.054883	-0.025398	-0.005788
0.048690	-0.029410	-0.006624
0.042630	-0.033066	-0.007382
0.036741	-0.036350	-0.008060
0.031147	-0.039246	-0.008654
0.026079	-0.041741	-0.009162
0.021245	-0.043826	-0.009582
0.016670	-0.045497	-0.009913
0.012375	-0.046750	-0.010155
0.008378	-0.047589	-0.010309
0.004693	-0.048016	-0.010376
0.001330	-0.047820	-0.010357
-0.001701	-0.047139	-0.010251
-0.004397	-0.046128	-0.010073
-0.006757	-0.044793	-0.009815
-0.008787	-0.043146	-0.009481
-0.010491	-0.041198	-0.009076
-0.011881	-0.038966	-0.008603
-0.012967	-0.036467	-0.008069
-0.013764	-0.033723	-0.007479
-0.014289	-0.030757	-0.006838
-0.014560	-0.027595	-0.006152
-0.014598	-0.024263	-0.005429
-0.014424	-0.020791	-0.004674
-0.014061	-0.017207	-0.003894
-0.013534	-0.013544	-0.003095
-0.012867	-0.009833	-0.002286
-0.012084	-0.006105	-0.001472
-0.011213	-0.002393	-0.000660
-0.010277	0.001273	0.000142
-0.009303	0.004861	0.000929
-0.008315	0.008343	0.001693
-0.007337	0.011689	0.002430
-0.006394	0.014875	0.003133
-0.005506	0.017875	0.003797
-0.004695	0.020668	0.004417
-0.003981	0.023233	0.004990
-0.003380	0.025553	0.005510
-0.002909	0.027611	0.005974
-0.002581	0.029396	0.006380
-0.002408	0.030895	0.006725
-0.002400	0.032103	0.007007
-0.002563	0.033011	0.007224
-0.002902	0.033619	0.007377
-0.003421	0.033925	0.007464
-0.004119	0.033931	0.007486
-0.004995	0.033640	0.007444
-0.006044	0.033061	0.007338
-0.007260	0.032200	0.007170
-0.008634	0.031166	0.006943
-0.010157	0.030033	0.006671
-0.011813	0.028640	0.006351
-0.013592	0.026998	0.005981
-0.015474	0.025125	0.005563
-0.017447	0.023037	0.005102
-0.019489	0.020752	0.004600
-0.021544	0.018290	0.004062
-0.023634	0.015673	0.003492
-0.025745	0.012922	0.002895
-0.027852	0.010062	0.002275
-0.029936	0.007115	0.001639
-0.031973	0.004107	0.000990
-0.033943	0.001061	0.000334
-0.035822	-0.001996	-0.000323
-0.037592	-0.005041	-0.000978
-0.039226	-0.008047	-0.001623
-0.040712	-0.010994	-0.002255
-0.042022	-0.013854	-0.002868
-0.043146	-0.016609	-0.003458
-0.044060	-0.019233	-0.004019
-0.044755	-0.021711	-0.004550
-0.045209	-0.024020	-0.005043
-0.045419	-0.026148	-0.005498
-0.045365	-0.028073	-0.005910
-0.045047	-0.029789	-0.006276
-0.044450	-0.031275	-0.006594
-0.043579	-0.032530	-0.006862
-0.042420	-0.033537	-0.007077
-0.040986	-0.034299	-0.007240
-0.039266	-0.034801	-0.007348
-0.037278	-0.035050	-0.007402
-0.035014	-0.035037	-0.007399
-0.032498	-0.034772	-0.007344
-0.029726	-0.034247	-0.007234
-0.026727	-0.033479	-0.007072
-0.023499	-0.032462	-0.006857
-0.020077	-0.031218	-0.006594
-0.016461	-0.029682	-0.006283
-0.012691	-0.027943	-0.005931
-0.008768	-0.025995	-0.005535
-0.004737	-0.023872	-0.005101
-0.000600	-0.021568	-0.004628
0.003595	-0.019121	-0.004123
0.007848	-0.016527	-0.003587
0.012103	-0.013826	-0.003027
0.016366	-0.011015	-0.002443
0.020576	-0.008140	-0.001844
0.024743	-0.005194	-0.001230
0.028802	-0.002228	-0.000610
0.032768	0.000769	0.000017
0.036571	0.003739	0.000640
0.040235	0.006701	0.001262
0.043685	0.009589	0.001870
0.046952	0.012431	0.002469
0.049957	0.015155	0.003045
0.052742	0.017797	0.003604
0.055259	0.020280	0.004132
0.057566	0.022649	0.004636
0.059534	0.024822	0.005100
0.061228	0.026853	0.005536
0.062551	0.028657	0.005925
0.063582	0.030298	0.006281
0.064218	0.031685	0.006584
0.064553	0.032893	0.006850
0.064476	0.033826	0.007060
0.064098	0.034573	0.007231
0.063301	0.035031	0.007342
0.062212	0.035300	0.007414
0.060706	0.035275	0.007424
0.058926	0.035064	0.007396
0.056739	0.034559	0.007306
0.054303	0.033880	0.007180
0.051483	0.032914	0.006993
0.048446	0.031789	0.006773
0.045054	0.030486	0.006502
0.041485	0.029067	0.006203
0.037599	0.027392	0.005850
0.033583	0.025600	0.005474
0.029293	0.023575	0.005049
0.024924	0.021462	0.004607
0.020330	0.019144	0.004122
0.015711	0.016771	0.003626
0.010921	0.014226	0.003094
0.006160	0.011661	0.002558
0.001286	0.008960	0.001994
-0.003502	0.006275	0.001434
-0.008346	0.003493	0.000853
-0.013050	0.000764	0.000284
-0.017752	-0.002021	-0.000297
-0.022261	-0.004716	-0.000859
-0.026713	-0.007429	-0.001425
-0.030922	-0.010016	-0.001965
-0.035022	-0.012582	-0.002500
-0.038835	-0.014990	-0.003003
-0.042493	-0.017342	-0.003495
-0.045826	-0.019507	-0.003947
-0.048961	-0.021583	-0.004382
-0.051741	-0.023447	-0.004772
-0.054289	-0.025197	-0.005140
-0.056458	-0.026715	-0.005459
-0.058370	-0.028096	-0.005750
-0.059886	-0.029233	-0.005991
-0.061128	-0.030217	-0.006200
-0.061967	-0.030949	-0.006357
-0.062522	-0.031519	-0.006481
-0.062677	-0.031836	-0.006552
-0.062512	-0.031989	-0.006589
-0.061945	-0.031893	-0.006575
-0.061099	-0.031620	-0.006527
-0.059877	-0.031001	-0.006429
-0.058391	-0.030234	-0.006298
-0.056552	-0.029251	-0.006117
-0.054471	-0.028135	-0.005907
-0.052069	-0.026822	-0.005653
-0.049454	-0.025397	-0.005372
-0.046554	-0.023800	-0.005053
-0.043476	-0.022114	-0.004713
-0.040155	-0.020283	-0.004340
-0.036697	-0.018389	-0.003952
-0.033039	-0.016378	-0.003537
-0.029287	-0.014333	-0.003113
-0.025384	-0.012201	-0.002668
-0.021433	-0.010062	-0.002220
-0.017377	-0.007868	-0.001759
-0.013321	-0.005695	-0.001301
-0.009209	-0.003496	-0.000836
-0.005144	-0.001347	-0.000380
-0.001069	0.000801	0.000077
0.002914	0.002872	0.000518
0.006861	0.004917	0.000955
0.010673	0.006861	0.001371
0.014408	0.008754	0.001776
0.017969	0.010526	0.002157
0.021415	0.012228	0.002523
0.024651	0.013789	0.002860
0.027741	0.015265	0.003179
0.030590	0.016585	0.003464
0.033266	0.017808	0.003730
0.035677	0.018863	0.003959
0.037894	0.019813	0.004166
0.039826	0.020589	0.004336
0.041550	0.021255	0.004482
0.042977	0.021743	0.004591
0.044187	0.022120	0.004678
0.045094	0.022321	0.004729
0.045782	0.022415	0.004756
0.046166	0.022335	0.004746
0.046336	0.022156	0.004714
0.046207	0.021809	0.004645
0.045875	0.021431	0.004557
0.045255	0.020940	0.004435
0.044450	0.020363	0.004297
0.043373	0.019629	0.004129
0.042130	0.018823	0.003947
0.040637	0.017876	0.003738
0.039074	0.016871	0.003518
0.037297	0.015742	0.003273
0.035400	0.014573	0.003022
0.033299	0.013297	0.002749
0.031106	0.012002	0.002472
0.028739	0.010617	0.002178
0.026312	0.009232	0.001885
0.023741	0.007778	0.001578
0.021142	0.006343	0.001276
0.018432	0.004857	0.000964
0.015726	0.003411	0.000660
0.012941	0.001933	0.000351
0.010194	0.000513	0.000054
0.007399	-0.000920	-0.000245
0.004672	-0.002279	-0.000528
0.001929	-0.003633	-0.000810
-0.000717	-0.004898	-0.001073
-0.003351	-0.006143	-0.001331
-0.005860	-0.007285	-0.001567
-0.008330	-0.008394	-0.001797
-0.010653	-0.009388	-0.002002
-0.012914	-0.010339	-0.002198
-0.015006	-0.011167	-0.002368
-0.017017	-0.011943	-0.002527
-0.018843	-0.012590	-0.002659
-0.020572	-0.013180	-0.002778
-0.022103	-0.013637	-0.002871
-0.023526	-0.014034	-0.002950
-0.024742	-0.014233	-0.003002
-0.025842	-0.014372	-0.003040
-0.026730	-0.014385	-0.003050
-0.027499	-0.014345	-0.003047
-0.028055	-0.014183	-0.003017
-0.028493	-0.013974	-0.002976
-0.028722	-0.013648	-0.002909
-0.028837	-0.013282	-0.002832
-0.028751	-0.012808	-0.002732
-0.028558	-0.012303	-0.002624
-0.028174	-0.011699	-0.002495
-0.027695	-0.011074	-0.002361
-0.027037	-0.010361	-0.002208
-0.026299	-0.009640	-0.002053
-0.025398	-0.008842	-0.001881
-0.024432	-0.008047	-0.001710
-0.023319	-0.007189	-0.001525
-0.022161	-0.006346	-0.001343
-0.020840	-0.005452	-0.001150
-0.019484	-0.004586	-0.000963
-0.018020	-0.003680	-0.000768
-0.016549	-0.002815	-0.000581
-0.014989	-0.001921	-0.000388
-0.013442	-0.001080	-0.000206
-0.011826	-0.000221	-0.000020
-0.010244	0.000575	0.000152
-0.008610	0.001379	0.000325
-0.007029	0.002111	0.000484
-0.005414	0.002843	0.000642
-0.003871	0.003494	0.000783
-0.002309	0.004140	0.000922
-0.000835	0.004697	0.001042
0.000643	0.005244	0.001160
0.002019	0.005699	0.001258
0.003387	0.006139	0.001354
0.004640	0.006484	0.001429
0.005875	0.006813	0.001501
0.006985	0.007046	0.001552
0.008070	0.007263	0.001600
0.009022	0.007383	0.001626
0.009942	0.007489	0.001650
0.010726	0.007499	0.001652
0.011475	0.007524	0.001652
0.012083	0.007472	0.001632
0.012658	0.007410	0.001611
0.013091	0.007256	0.001571
0.013492	0.007097	0.001531
0.013754	0.006851	0.001473
0.013985	0.006606	0.001416
0.014081	0.006280	0.001343
0.014152	0.005961	0.001272
0.014093	0.005569	0.001185
0.014015	0.005191	0.001103
0.013814	0.004748	0.001006
0.013601	0.004326	0.000915
0.013273	0.003846	0.000812
0.012942	0.003396	0.000715
0.012505	0.002896	0.000608
0.012074	0.002432	0.000509
0.011547	0.001927	0.000402
0.011034	0.001465	0.000304
0.010435	0.000969	0.000198
0.009860	0.000523	0.000104
0.009210	0.000050	0.000004
0.008592	-0.000368	-0.000084
0.007909	-0.000806	-0.000177
0.007266	-0.001183	-0.000256
0.006579	-0.001576	-0.000339
0.005960	-0.001904	-0.000408
0.005293	-0.002244	-0.000479
0.004680	-0.002515	-0.000536
0.004027	-0.002794	-0.000595
0.003434	-0.002982	-0.000639
0.002808	-0.003159	-0.000683
0.002248	-0.003267	-0.000712
0.001660	-0.003382	-0.000742
0.001142	-0.003429	-0.000756
0.000601	-0.003483	-0.000772
0.000133	-0.003470	-0.000772
-0.000355	-0.003465	-0.000773
-0.000768	-0.003397	-0.000760
-0.001199	-0.003338	-0.000749
-0.001555	-0.003219	-0.000724
-0.001926	-0.003112	-0.000702
-0.002223	-0.002948	-0.000667
-0.002535	-0.002801	-0.000635
-0.002774	-0.002600	-0.000591
-0.003029	-0.002420	-0.000551
-0.003212	-0.002191	-0.000501
-0.003413	-0.001988	-0.000456
-0.003544	-0.001739	-0.000401
-0.003696	-0.001521	-0.000352
-0.003780	-0.001262	-0.000295
-0.003887	-0.001037	-0.000244
-0.003930	-0.000777	-0.000186
-0.003999	-0.000555	-0.000136
-0.004006	-0.000302	-0.000080
-0.004044	-0.000091	-0.000032
-0.004023	0.000147	0.000022
-0.004035	0.000340	0.000066
-0.003991	0.000557	0.000115
-0.003984	0.000725	0.000154
-0.003925	0.000915	0.000197
-0.003905	0.001053	0.000230
-0.003834	0.001211	0.000266
-0.003806	0.001315	0.000291
-0.003730	0.001438	0.000320
-0.003699	0.001505	0.000337
-0.003620	0.001591	0.000357
-0.003589	0.001620	0.000366
-0.003512	0.001668	0.000378
-0.003484	0.001659	0.000378
-0.003410	0.001669	0.000382
-0.003377	0.001623	0.000373
-0.003289	0.001599	0.000369
-0.003254	0.001518	0.000353
-0.003173	0.001461	0.000342
-0.003143	0.001350	0.000319
-0.003067	0.001265	0.000301
-0.003043	0.001127	0.000272
-0.002971	0.001018	0.000249
-0.002950	0.000860	0.000215
-0.002880	0.000747	0.000187
-0.002860	0.000586	0.000150
-0.002788	0.000456	0.000119
-0.002766	0.000281	0.000080
-0.002691	0.000141	0.000048
-0.002663	-0.000042	0.000007
-0.002581	-0.000187	-0.000025
-0.002545	-0.000371	-0.000065
-0.002453	-0.000513	-0.000096
-0.002406	-0.000693	-0.000135
-0.002301	-0.000828	-0.000164
-0.002239	-0.000997	-0.000201
-0.002119	-0.001118	-0.000227
-0.002041	-0.001271	-0.000260
-0.001904	-0.001374	-0.000282
-0.001808	-0.001506	-0.000310
-0.001651	-0.001586	-0.000327
-0.001536	-0.001693	-0.000350
-0.001360	-0.001747	-0.000361
-0.001225	-0.001827	-0.000378
-0.001029	-0.001843	-0.000384
-0.000874	-0.001878	-0.000394
-0.000660	-0.001858	-0.000393
-0.000487	-0.001862	-0.000397
-0.000256	-0.001812	-0.000389
-0.000067	-0.001786	-0.000385
0.000179	-0.001707	-0.000371
0.000382	-0.001652	-0.000361
0.000638	-0.001545	-0.000340
0.000851	-0.001464	-0.000324
0.001115	-0.001333	-0.000297
0.001332	-0.001228	-0.000276
0.001598	-0.001075	-0.000245
0.001816	-0.000952	-0.000220
0.002080	-0.000782	-0.000184
0.002293	-0.000643	-0.000155
0.002549	-0.000461	-0.000117
0.002751	-0.000312	-0.000085
0.002994	-0.000122	-0.000045
0.003181	0.000033	-0.000012
0.003405	0.000225	0.000029
0.003570	0.000379	0.000062
0.003770	0.000569	0.000103
0.003909	0.000718	0.000135
0.004080	0.000900	0.000174
0.004187	0.001039	0.000205
0.004325	0.001209	0.000242
0.004397	0.001333	0.000269
0.004498	0.001486	0.000303
0.004538	0.001592	0.000326
0.004608	0.001725	0.000356
0.004610	0.001809	0.000375
0.004637	0.001919	0.000399
0.004595	0.001978	0.000413
0.004578	0.002062	0.000432
0.004491	0.002095	0.000440
0.004429	0.002151	0.000453
0.004298	0.002156	0.000455
0.004193	0.002184	0.000463
0.004019	0.002161	0.000459
0.003873	0.002161	0.000460
0.003658	0.002109	0.000450
0.003473	0.002081	0.000445
0.003221	0.002003	0.000429
0.003001	0.001949	0.000419
0.002716	0.001845	0.000397
0.002465	0.001767	0.000382
0.002153	0.001641	0.000355
0.001877	0.001542	0.000335
0.001543	0.001396	0.000305
0.001248	0.001279	0.000280
0.000898	0.001117	0.000246
0.000592	0.000986	0.000219
0.000233	0.000811	0.000182
-0.000079	0.000670	0.000152
-0.000440	0.000488	0.000113
-0.000751	0.000341	0.000082
-0.001106	0.000154	0.000042
-0.001408	0.000006	0.000011
-0.001752	-0.000180	-0.000029
-0.002038	-0.000325	-0.000060
-0.002362	-0.000506	-0.000099
-0.002627	-0.000645	-0.000129
-0.002926	-0.000817	-0.000166
-0.003162	-0.000945	-0.000193
-0.003431	-0.001105	-0.000228
-0.003633	-0.001219	-0.000252
-0.003866	-0.001363	-0.000283
-0.004030	-0.001459	-0.000304
-0.004223	-0.001584	-0.000331
-0.004346	-0.001660	-0.000348
-0.004492	-0.001764	-0.000371
-0.004562	-0.001818	-0.000383
-0.004658	-0.001900	-0.000401
-0.004682	-0.001930	-0.000408
-0.004731	-0.001988	-0.000420
-0.004708	-0.001994	-0.000422
-0.004711	-0.002027	-0.000430
-0.004642	-0.002009	-0.000426
-0.004599	-0.002017	-0.000429
-0.004484	-0.001975	-0.000420
-0.004397	-0.001960	-0.000417
-0.004241	-0.001896	-0.000404
-0.004113	-0.001859	-0.000397
-0.003917	-0.001773	-0.000379
-0.003751	-0.001715	-0.000367
-0.003520	-0.001610	-0.000345
-0.003322	-0.001535	-0.000329
-0.003061	-0.001413	-0.000303
-0.002835	-0.001323	-0.000284
-0.002549	-0.001188	-0.000256
-0.002301	-0.001085	-0.000234
-0.001996	-0.000940	-0.000203
-0.001732	-0.000829	-0.000180
-0.001414	-0.000676	-0.000147
-0.001141	-0.000559	-0.000122
-0.000816	-0.000403	-0.000089
-0.000540	-0.000284	-0.000064
-0.000215	-0.000128	-0.000030
0.000058	-0.000011	-0.000005
0.000377	0.000143	0.000028
0.000641	0.000255	0.000052
0.000948	0.000403	0.000083
0.001197	0.000508	0.000106
0.001486	0.000646	0.000135
0.001715	0.000740	0.000156
0.001981	0.000867	0.000183
0.002186	0.000948	0.000200
0.002425	0.001061	0.000224
0.002600	0.001128	0.000239
0.002808	0.001225	0.000260
0.002952	0.001275	0.000271
0.003126	0.001355	0.000288
0.003234	0.001388	0.000295
0.003373	0.001450	0.000309
0.003444	0.001464	0.000312
0.003545	0.001508	0.000321
0.003579	0.001505	0.000321
0.003643	0.001531	0.000326
0.003639	0.001509	0.000322
0.003665	0.001517	0.000324
0.003624	0.001478	0.000316
0.003614	0.001469	0.000314
0.003538	0.001414	0.000302
0.003494	0.001390	0.000297
0.003384	0.001320	0.000282
0.003308	0.001282	0.000274
0.003169	0.001199	0.000256
0.003064	0.001149	0.000246
0.002897	0.001056	0.000226
0.002767	0.000996	0.000213
0.002577	0.000893	0.000191
