## Supplementary material for "Visualising joint force-velocity properties in musculoskeletal models": Code&Data: A03_FB_P00_x2_qposOutput.csv

0.349066	1.396263	0.349066
0.349066	1.396265	0.349068
0.349065	1.396273	0.349078
0.349063	1.396296	0.349106
0.349059	1.396348	0.349171
0.349051	1.396445	0.349294
0.349038	1.396611	0.349509
0.349020	1.396870	0.349855
0.348995	1.397248	0.350379
0.348965	1.397772	0.351135
0.348933	1.398469	0.352177
0.348903	1.399362	0.353560
0.348880	1.400473	0.355331
0.348872	1.401824	0.357531
0.348887	1.403431	0.360194
0.348935	1.405308	0.363349
0.349030	1.407462	0.367021
0.349185	1.409897	0.371227
0.349416	1.412618	0.375976
0.349738	1.415626	0.381272
0.350165	1.418920	0.387116
0.350712	1.422499	0.393503
0.351393	1.426363	0.400427
0.352221	1.430507	0.407879
0.353207	1.434930	0.415851
0.354363	1.439629	0.424330
0.355700	1.444599	0.433305
0.357226	1.449837	0.442764
0.358950	1.455340	0.452693
0.360880	1.461102	0.463078
0.363023	1.467121	0.473900
0.365385	1.473393	0.485138
0.367972	1.479915	0.496766
0.370790	1.486685	0.508752
0.373843	1.493701	0.521061
0.377135	1.500962	0.533649
0.380670	1.508467	0.546465
0.384451	1.516217	0.559452
0.388483	1.524212	0.572545
0.392767	1.532452	0.585673
0.397306	1.540936	0.598760
0.402104	1.549661	0.611727
0.407164	1.558625	0.624491
0.412487	1.567820	0.636972
0.418078	1.577237	0.649089
0.423939	1.586862	0.660769
0.430074	1.596677	0.671946
0.436487	1.606661	0.682566
0.443182	1.616786	0.692587
0.450162	1.627020	0.701982
0.457431	1.637325	0.710741
0.464995	1.647659	0.718866
0.472856	1.657978	0.726371
0.481018	1.668231	0.733284
0.489485	1.678368	0.739639
0.498259	1.688334	0.745474
0.507341	1.698078	0.750823
0.516733	1.707548	0.755722
0.526433	1.716692	0.760201
0.536440	1.725463	0.764285
0.546751	1.733817	0.767997
0.557361	1.741713	0.771357
0.568263	1.749115	0.774383
0.579452	1.755994	0.777087
0.590916	1.762329	0.779483
0.602646	1.768106	0.781583
0.614630	1.773319	0.783399
0.626852	1.777975	0.784946
0.639298	1.782091	0.786240
0.651951	1.785691	0.787300
0.664793	1.788813	0.788150
0.677808	1.791501	0.788815
0.690975	1.793804	0.789323
0.704279	1.795773	0.789699
0.717703	1.797457	0.789967
0.731232	1.798902	0.790150
0.744855	1.800145	0.790248
0.758564	1.801196	0.790383
0.772323	1.802255	0.789664
0.786308	1.802084	0.794319
0.799589	1.806789	0.780144
0.813832	1.805540	0.788156
0.827029	1.811337	0.770582
0.841279	1.810554	0.776571
0.854639	1.815871	0.759277
0.869025	1.814602	0.765143
0.882474	1.819718	0.746628
0.896938	1.818125	0.751304
0.910479	1.822794	0.731907
0.925005	1.820732	0.735492
0.938613	1.824837	0.715344
0.953159	1.822257	0.717825
0.966802	1.825664	0.697341
0.981321	1.822520	0.698976
0.994952	1.825145	0.678644
1.009377	1.821493	0.679548
1.022945	1.823242	0.660195
1.037187	1.819249	0.660492
1.050634	1.820013	0.643584
1.064550	1.816179	0.643051
1.077813	1.815768	0.631633
1.091035	1.814097	0.627286
1.103919	1.813303	0.622121
1.116596	1.812422	0.618783
1.129009	1.811892	0.614903
1.141237	1.811080	0.612272
1.153187	1.810642	0.608170
1.164971	1.809629	0.605903
1.176429	1.809210	0.601004
1.187735	1.807931	0.598865
1.198671	1.807414	0.593298
1.209437	1.805984	0.590730
1.219829	1.805184	0.585245
1.229993	1.803745	0.581820
1.239806	1.802600	0.576789
1.249336	1.801125	0.572607
1.258529	1.799695	0.567747
1.267407	1.798092	0.563055
1.275951	1.796418	0.558079
1.284164	1.794618	0.553027
1.292040	1.792708	0.547804
1.299580	1.790675	0.542444
1.306781	1.788517	0.536933
1.313644	1.786228	0.531274
1.320171	1.783803	0.525464
1.326364	1.781239	0.519502
1.332227	1.778531	0.513387
1.337764	1.775673	0.507117
1.342983	1.772660	0.500692
1.347891	1.769488	0.494109
1.352495	1.766151	0.487367
1.356806	1.762644	0.480464
1.360835	1.758960	0.473398
1.364594	1.755093	0.466168
1.368096	1.751037	0.458771
1.371358	1.746785	0.451203
1.374393	1.742331	0.443462
1.377220	1.737668	0.435542
1.379855	1.732791	0.427440
1.382318	1.727692	0.419151
1.384626	1.722368	0.410670
1.386799	1.716814	0.401993
1.388856	1.711028	0.393118
1.390814	1.705007	0.384042
1.392691	1.698752	0.374763
1.394504	1.692263	0.365282
1.396268	1.685545	0.355601
1.397998	1.678601	0.345722
1.399706	1.671440	0.335654
1.401405	1.664070	0.325403
1.403103	1.656502	0.314980
1.404809	1.648749	0.304398
1.406531	1.640828	0.293670
1.408274	1.632754	0.282812
1.410043	1.624547	0.271842
1.411840	1.616228	0.260781
1.413668	1.607818	0.249650
1.415528	1.599343	0.238472
1.417420	1.590826	0.227273
1.419343	1.582295	0.216078
1.421296	1.573777	0.204915
1.423277	1.565300	0.193812
1.425284	1.556894	0.182796
1.427313	1.548587	0.171898
1.429361	1.540410	0.161145
1.431425	1.532392	0.150567
1.433501	1.524563	0.140191
1.435586	1.516951	0.130046
1.437675	1.509586	0.120158
1.439766	1.502494	0.110553
1.441855	1.495703	0.101255
1.443940	1.489237	0.092287
1.446019	1.483119	0.083672
1.448089	1.477370	0.075430
1.450150	1.472012	0.067572
1.452200	1.467061	0.060113
1.454241	1.462530	0.053076
1.456274	1.458425	0.046495
1.458301	1.454748	0.040395
1.460326	1.451500	0.034795
1.462354	1.448676	0.029708
1.464389	1.446264	0.025148
1.466440	1.444249	0.021120
1.468515	1.442609	0.017617
1.470625	1.441314	0.014632
1.472781	1.440322	0.012151
1.475000	1.439588	0.010145
1.477295	1.439057	0.008570
1.479682	1.438678	0.007348
1.482175	1.438404	0.006400
1.484782	1.438208	0.005621
1.487509	1.438044	0.005041
1.490348	1.437996	0.004282
1.493339	1.437603	0.004940
1.496307	1.439215	-0.002388
1.499779	1.436838	0.004372
1.502941	1.439316	-0.007028
1.506655	1.437166	-0.001941
1.510054	1.439612	-0.013627
1.513961	1.437593	-0.009057
1.517548	1.440034	-0.020498
1.521606	1.438171	-0.016024
1.525347	1.440658	-0.027050
1.529530	1.438975	-0.022493
1.533403	1.441533	-0.033033
1.537693	1.440039	-0.028325
1.541685	1.442667	-0.038352
1.546071	1.441356	-0.033489
1.550172	1.444038	-0.043009
1.554646	1.442895	-0.038025
1.558850	1.445607	-0.047073
1.563406	1.444609	-0.042026
1.567705	1.447324	-0.050659
1.572333	1.446444	-0.045623
1.576719	1.449136	-0.053920
1.581413	1.448347	-0.048979
1.585874	1.450994	-0.057029
1.590623	1.450271	-0.052267
1.595147	1.452852	-0.060163
1.599937	1.452171	-0.055658
1.604509	1.454672	-0.063484
1.609325	1.454011	-0.059302
1.613927	1.456418	-0.067123
1.618752	1.455759	-0.063318
1.623365	1.458057	-0.071173
1.628181	1.457386	-0.067779
1.632785	1.459561	-0.075682
1.637570	1.458863	-0.072717
1.642144	1.460900	-0.080652
1.646878	1.460165	-0.078117
1.651400	1.462047	-0.086045
1.656062	1.461266	-0.083925
1.660510	1.462977	-0.091784
1.665078	1.462146	-0.090057
1.669431	1.463671	-0.097769
1.673883	1.462786	-0.096399
1.678120	1.464112	-0.103872
1.682434	1.463178	-0.102824
1.686536	1.464294	-0.109954
1.690691	1.463320	-0.109192
1.694637	1.464219	-0.115865
1.698614	1.463223	-0.115355
1.702385	1.463900	-0.121440
1.706162	1.462908	-0.121157
1.709740	1.463362	-0.126489
1.713297	1.462415	-0.126420
1.716664	1.462632	-0.130740
1.719979	1.461803	-0.130914
1.723116	1.461824	-0.134168
1.726171	1.461181	-0.134667
1.729068	1.461088	-0.137091
1.731867	1.460623	-0.137904
1.734529	1.460456	-0.139761
1.737088	1.460091	-0.140783
1.739527	1.459869	-0.142350
1.741865	1.459544	-0.143534
1.744095	1.459272	-0.144973
1.746225	1.458950	-0.146277
1.748255	1.458635	-0.147683
1.750190	1.458294	-0.149067
1.752030	1.457942	-0.150490
1.753780	1.457572	-0.151925
1.755441	1.457187	-0.153380
1.757017	1.456787	-0.154851
1.758510	1.456372	-0.156337
1.759924	1.455943	-0.157834
1.761262	1.455502	-0.159341
1.762527	1.455050	-0.160855
1.763723	1.454589	-0.162372
1.764852	1.454119	-0.163891
1.765919	1.453644	-0.165408
1.766927	1.453165	-0.166921
1.767879	1.452684	-0.168425
1.768779	1.452203	-0.169919
1.769630	1.451725	-0.171399
1.770436	1.451252	-0.172861
1.771200	1.450787	-0.174303
1.771925	1.450332	-0.175722
1.772615	1.449889	-0.177112
1.773272	1.449462	-0.178472
1.773901	1.449051	-0.179797
1.774502	1.448659	-0.181083
1.775081	1.448289	-0.182328
1.775639	1.447941	-0.183527
1.776178	1.447617	-0.184678
1.776702	1.447319	-0.185776
1.777213	1.447046	-0.186819
1.777713	1.446800	-0.187805
1.778204	1.446579	-0.188730
1.778689	1.446386	-0.189594
1.779169	1.446217	-0.190397
1.779647	1.446074	-0.191136
1.780125	1.445954	-0.191814
1.780603	1.445858	-0.192431
1.781083	1.445783	-0.192989
1.781568	1.445728	-0.193492
1.782058	1.445692	-0.193941
1.782554	1.445673	-0.194340
1.783056	1.445670	-0.194692
1.783567	1.445683	-0.195000
1.784085	1.445715	-0.195284
1.784610	1.445766	-0.195535
1.785141	1.445838	-0.195761
1.785679	1.445931	-0.195958
1.786223	1.446045	-0.196132
1.786771	1.446181	-0.196282
1.787325	1.446338	-0.196411
1.787882	1.446517	-0.196519
1.788442	1.446717	-0.196608
1.789005	1.446938	-0.196680
1.789569	1.447179	-0.196736
1.790134	1.447440	-0.196777
1.790698	1.447720	-0.196805
1.791261	1.448018	-0.196819
1.791822	1.448334	-0.196822
1.792379	1.448665	-0.196813
1.792931	1.449012	-0.196794
1.793477	1.449372	-0.196764
1.794016	1.449744	-0.196723
1.794548	1.450128	-0.196674
1.795069	1.450520	-0.196616
1.795581	1.450921	-0.196551
1.796081	1.451327	-0.196479
1.796569	1.451739	-0.196401
1.797043	1.452153	-0.196318
1.797502	1.452569	-0.196231
1.797946	1.452984	-0.196142
1.798374	1.453398	-0.196051
1.798785	1.453808	-0.195959
1.799177	1.454212	-0.195868
1.799551	1.454609	-0.195777
1.799906	1.454998	-0.195690
1.800241	1.455377	-0.195605
1.800556	1.455744	-0.195525
1.800850	1.456099	-0.195450
1.801124	1.456439	-0.195381
1.801376	1.456764	-0.195319
1.801608	1.457072	-0.195265
1.801818	1.457363	-0.195219
1.802007	1.457635	-0.195181
1.802175	1.457889	-0.195154
1.802323	1.458123	-0.195136
1.802450	1.458336	-0.195128
1.802558	1.458530	-0.195131
1.802646	1.458702	-0.195146
1.802715	1.458855	-0.195174
1.802766	1.458987	-0.195216
1.802799	1.459099	-0.195273
1.802816	1.459191	-0.195345
1.802816	1.459264	-0.195434
1.802801	1.459318	-0.195539
1.802772	1.459354	-0.195662
1.802729	1.459373	-0.195802
1.802673	1.459376	-0.195959
1.802603	1.459364	-0.196133
1.802522	1.459339	-0.196325
1.802428	1.459303	-0.196535
1.802323	1.459256	-0.196761
1.802207	1.459200	-0.197000
1.802080	1.459135	-0.197251
1.801944	1.459062	-0.197512
1.801799	1.458982	-0.197781
1.801646	1.458896	-0.198057
1.801485	1.458805	-0.198338
1.801317	1.458709	-0.198624
1.801143	1.458609	-0.198911
1.800964	1.458507	-0.199200
1.800780	1.458402	-0.199487
1.800592	1.458297	-0.199774
1.800402	1.458191	-0.200057
1.800209	1.458086	-0.200335
1.800014	1.457982	-0.200608
1.799820	1.457881	-0.200875
1.799625	1.457782	-0.201133
1.799431	1.457687	-0.201383
1.799239	1.457596	-0.201623
1.799049	1.457509	-0.201853
1.798863	1.457428	-0.202071
1.798680	1.457352	-0.202277
1.798502	1.457283	-0.202470
1.798329	1.457219	-0.202651
1.798162	1.457163	-0.202818
1.798002	1.457113	-0.202971
1.797849	1.457070	-0.203110
1.797703	1.457034	-0.203235
1.797564	1.457006	-0.203346
1.797435	1.456984	-0.203443
1.797313	1.456969	-0.203527
1.797201	1.456962	-0.203596
1.797098	1.456961	-0.203653
1.797004	1.456966	-0.203696
1.796920	1.456979	-0.203729
1.796845	1.456999	-0.203754
1.796779	1.457028	-0.203770
1.796722	1.457064	-0.203778
1.796673	1.457108	-0.203779
1.796634	1.457161	-0.203772
1.796603	1.457221	-0.203758
1.796579	1.457288	-0.203737
1.796564	1.457362	-0.203707
1.796556	1.457443	-0.203670
1.796555	1.457530	-0.203625
1.796561	1.457623	-0.203574
1.796574	1.457721	-0.203515
1.796593	1.457824	-0.203451
1.796619	1.457930	-0.203381
1.796651	1.458039	-0.203307
1.796689	1.458150	-0.203228
1.796733	1.458263	-0.203147
1.796782	1.458376	-0.203063
1.796837	1.458488	-0.202977
1.796897	1.458600	-0.202889
1.796962	1.458711	-0.202802
1.797031	1.458819	-0.202715
1.797104	1.458924	-0.202629
1.797182	1.459026	-0.202545
1.797263	1.459123	-0.202463
1.797347	1.459216	-0.202383
1.797433	1.459304	-0.202308
1.797523	1.459386	-0.202236
1.797614	1.459462	-0.202169
1.797707	1.459532	-0.202106
1.797801	1.459595	-0.202049
1.797896	1.459651	-0.201997
1.797992	1.459700	-0.201950
1.798088	1.459742	-0.201910
1.798184	1.459776	-0.201875
1.798279	1.459803	-0.201847
1.798374	1.459823	-0.201825
1.798467	1.459835	-0.201809
1.798558	1.459840	-0.201799
1.798648	1.459837	-0.201795
1.798736	1.459828	-0.201797
1.798821	1.459812	-0.201805
1.798904	1.459790	-0.201820
1.798984	1.459762	-0.201842
1.799060	1.459729	-0.201870
1.799133	1.459690	-0.201904
1.799203	1.459647	-0.201944
1.799269	1.459598	-0.201989
1.799331	1.459546	-0.202039
1.799389	1.459490	-0.202093
1.799444	1.459430	-0.202152
1.799494	1.459368	-0.202214
1.799541	1.459302	-0.202279
1.799583	1.459235	-0.202347
1.799621	1.459165	-0.202417
1.799655	1.459095	-0.202488
1.799685	1.459023	-0.202561
1.799710	1.458951	-0.202635
1.799732	1.458879	-0.202709
1.799750	1.458807	-0.202782
1.799764	1.458737	-0.202855
1.799774	1.458667	-0.202926
1.799780	1.458600	-0.202996
1.799783	1.458534	-0.203064
1.799782	1.458471	-0.203130
1.799778	1.458411	-0.203192
1.799771	1.458354	-0.203252
1.799760	1.458300	-0.203308
1.799747	1.458250	-0.203360
1.799731	1.458204	-0.203407
1.799713	1.458162	-0.203451
1.799692	1.458124	-0.203489
1.799669	1.458091	-0.203523
1.799644	1.458062	-0.203552
1.799618	1.458037	-0.203575
1.799590	1.458017	-0.203593
1.799560	1.458001	-0.203606
1.799530	1.457990	-0.203614
1.799498	1.457983	-0.203616
1.799466	1.457980	-0.203613
1.799433	1.457981	-0.203604
1.799400	1.457986	-0.203591
1.799367	1.457996	-0.203572
1.799333	1.458009	-0.203549
1.799299	1.458026	-0.203522
1.799266	1.458046	-0.203491
1.799233	1.458070	-0.203457
1.799200	1.458097	-0.203419
1.799168	1.458128	-0.203378
1.799137	1.458161	-0.203335
1.799106	1.458197	-0.203289
1.799077	1.458235	-0.203242
1.799048	1.458275	-0.203193
1.799021	1.458317	-0.203142
1.798994	1.458361	-0.203090
1.798969	1.458406	-0.203038
1.798945	1.458451	-0.202985
1.798922	1.458497	-0.202931
1.798901	1.458544	-0.202878
1.798882	1.458590	-0.202826
1.798863	1.458636	-0.202774
1.798847	1.458681	-0.202723
1.798832	1.458725	-0.202674
1.798818	1.458768	-0.202626
1.798806	1.458809	-0.202580
1.798796	1.458849	-0.202536
1.798787	1.458886	-0.202495
1.798780	1.458921	-0.202455
1.798774	1.458954	-0.202418
1.798770	1.458984	-0.202384
1.798767	1.459011	-0.202353
1.798766	1.459036	-0.202325
1.798767	1.459057	-0.202300
1.798768	1.459075	-0.202278
1.798771	1.459089	-0.202259
1.798776	1.459101	-0.202244
1.798781	1.459109	-0.202231
1.798788	1.459113	-0.202222
1.798796	1.459115	-0.202216
1.798806	1.459113	-0.202212
1.798816	1.459107	-0.202212
1.798827	1.459099	-0.202215
1.798839	1.459087	-0.202221
1.798852	1.459073	-0.202230
1.798866	1.459056	-0.202242
1.798880	1.459037	-0.202257
1.798895	1.459015	-0.202274
1.798911	1.458991	-0.202294
1.798927	1.458965	-0.202316
1.798943	1.458937	-0.202340
1.798960	1.458908	-0.202366
1.798977	1.458877	-0.202394
1.798994	1.458845	-0.202424
1.799011	1.458813	-0.202454
1.799029	1.458780	-0.202486
1.799046	1.458746	-0.202518
1.799063	1.458713	-0.202551
1.799080	1.458679	-0.202584
1.799097	1.458646	-0.202617
1.799114	1.458614	-0.202650
1.799130	1.458582	-0.202683
1.799146	1.458551	-0.202715
1.799162	1.458521	-0.202746
1.799177	1.458493	-0.202776
1.799191	1.458466	-0.202805
1.799205	1.458440	-0.202832
1.799218	1.458417	-0.202858
1.799231	1.458395	-0.202881
1.799243	1.458376	-0.202903
1.799254	1.458359	-0.202923
1.799265	1.458343	-0.202941
1.799275	1.458330	-0.202957
1.799284	1.458320	-0.202970
1.799292	1.458311	-0.202981
1.799299	1.458305	-0.202989
1.799306	1.458302	-0.202995
1.799312	1.458300	-0.202998
1.799317	1.458301	-0.202999
1.799321	1.458304	-0.202997
1.799324	1.458309	-0.202994
1.799327	1.458317	-0.202987
1.799328	1.458326	-0.202979
1.799329	1.458337	-0.202969
1.799329	1.458350	-0.202957
1.799329	1.458365	-0.202943
1.799327	1.458382	-0.202928
1.799325	1.458400	-0.202911
1.799322	1.458419	-0.202893
1.799318	1.458439	-0.202873
1.799314	1.458461	-0.202853
1.799309	1.458483	-0.202832
1.799303	1.458506	-0.202811
1.799297	1.458530	-0.202789
1.799290	1.458554	-0.202766
1.799282	1.458578	-0.202744
1.799274	1.458602	-0.202721
1.799266	1.458625	-0.202699
1.799257	1.458649	-0.202677
1.799248	1.458672	-0.202655
1.799238	1.458694	-0.202634
1.799228	1.458716	-0.202614
1.799218	1.458736	-0.202595
1.799208	1.458756	-0.202577
1.799197	1.458774	-0.202559
1.799187	1.458791	-0.202543
1.799176	1.458806	-0.202528
1.799165	1.458820	-0.202515
1.799154	1.458832	-0.202503
1.799144	1.458843	-0.202492
1.799133	1.458852	-0.202483
1.799122	1.458859	-0.202475
1.799112	1.458865	-0.202469
1.799102	1.458868	-0.202464
1.799091	1.458870	-0.202461
1.799082	1.458870	-0.202459
1.799072	1.458868	-0.202459
1.799063	1.458865	-0.202460
1.799054	1.458859	-0.202463
1.799046	1.458853	-0.202467
1.799038	1.458844	-0.202472
1.799031	1.458834	-0.202479
1.799024	1.458823	-0.202487
1.799017	1.458811	-0.202496
1.799011	1.458797	-0.202506
1.799006	1.458783	-0.202517
1.799001	1.458767	-0.202529
1.798996	1.458751	-0.202542
1.798993	1.458734	-0.202555
1.798989	1.458716	-0.202569
1.798987	1.458698	-0.202584
1.798985	1.458680	-0.202599
1.798983	1.458662	-0.202614
1.798982	1.458644	-0.202629
1.798982	1.458625	-0.202644
1.798982	1.458608	-0.202659
1.798983	1.458590	-0.202674
1.798985	1.458573	-0.202689
1.798986	1.458557	-0.202703
1.798989	1.458542	-0.202717
1.798992	1.458527	-0.202730
1.798995	1.458513	-0.202742
1.798999	1.458500	-0.202754
1.799004	1.458489	-0.202764
1.799009	1.458478	-0.202774
1.799014	1.458469	-0.202783
1.799020	1.458461	-0.202790
1.799026	1.458454	-0.202797
1.799032	1.458449	-0.202802
1.799039	1.458445	-0.202806
1.799046	1.458442	-0.202809
1.799053	1.458440	-0.202810
1.799061	1.458440	-0.202811
1.799069	1.458441	-0.202810
1.799077	1.458443	-0.202807
1.799085	1.458447	-0.202804
1.799093	1.458451	-0.202799
1.799101	1.458457	-0.202793
1.799109	1.458464	-0.202786
1.799117	1.458471	-0.202778
1.799125	1.458480	-0.202769
1.799133	1.458490	-0.202760
1.799141	1.458500	-0.202749
1.799149	1.458511	-0.202738
1.799157	1.458522	-0.202726
1.799164	1.458534	-0.202713
1.799171	1.458547	-0.202700
1.799178	1.458559	-0.202687
1.799185	1.458572	-0.202673
1.799192	1.458585	-0.202659
1.799198	1.458597	-0.202645
1.799203	1.458610	-0.202631
1.799209	1.458622	-0.202617
1.799214	1.458634	-0.202602
1.799218	1.458646	-0.202588
1.799222	1.458657	-0.202575
1.799226	1.458667	-0.202561
1.799229	1.458676	-0.202548
1.799232	1.458685	-0.202536
1.799235	1.458693	-0.202523
1.799237	1.458700	-0.202512
1.799238	1.458707	-0.202501
1.799239	1.458712	-0.202490
1.799240	1.458716	-0.202481
1.799240	1.458719	-0.202471
1.799239	1.458721	-0.202463
1.799239	1.458722	-0.202455
1.799237	1.458722	-0.202449
1.799236	1.458721	-0.202442
1.799234	1.458718	-0.202437
1.799231	1.458715	-0.202433
1.799228	1.458711	-0.202429
1.799225	1.458706	-0.202426
1.799221	1.458700	-0.202424
1.799217	1.458693	-0.202423
1.799213	1.458685	-0.202423
1.799208	1.458677	-0.202423
1.799203	1.458668	-0.202424
1.799198	1.458658	-0.202426
1.799193	1.458648	-0.202429
1.799187	1.458638	-0.202432
1.799181	1.458627	-0.202436
1.799175	1.458616	-0.202440
1.799169	1.458605	-0.202444
1.799163	1.458594	-0.202449
1.799156	1.458583	-0.202455
1.799150	1.458571	-0.202460
1.799143	1.458560	-0.202466
1.799137	1.458549	-0.202471
1.799130	1.458538	-0.202477
1.799124	1.458528	-0.202482
1.799117	1.458518	-0.202487
1.799111	1.458508	-0.202492
1.799105	1.458499	-0.202497
1.799099	1.458490	-0.202501
1.799093	1.458482	-0.202505
1.799088	1.458474	-0.202508
1.799082	1.458467	-0.202511
1.799077	1.458461	-0.202514
1.799072	1.458455	-0.202515
1.799068	1.458450	-0.202516
1.799063	1.458446	-0.202517
1.799059	1.458442	-0.202516
1.799056	1.458439	-0.202515
1.799052	1.458437	-0.202513
1.799049	1.458435	-0.202511
1.799047	1.458435	-0.202507
1.799044	1.458434	-0.202503
1.799042	1.458435	-0.202499
1.799041	1.458435	-0.202493
1.799040	1.458437	-0.202487
1.799039	1.458439	-0.202480
1.799039	1.458442	-0.202473
1.799039	1.458445	-0.202465
1.799039	1.458448	-0.202457
1.799039	1.458453	-0.202448
1.799040	1.458457	-0.202439
1.799042	1.458462	-0.202430
1.799043	1.458467	-0.202420
1.799045	1.458472	-0.202411
1.799048	1.458478	-0.202401
1.799050	1.458484	-0.202391
1.799053	1.458490	-0.202381
1.799056	1.458495	-0.202371
1.799059	1.458501	-0.202361
1.799062	1.458507	-0.202351
1.799066	1.458513	-0.202341
1.799070	1.458519	-0.202332
1.799074	1.458524	-0.202323
1.799078	1.458529	-0.202314
1.799082	1.458534	-0.202305
1.799087	1.458539	-0.202297
1.799091	1.458543	-0.202288
1.799095	1.458547	-0.202281
1.799100	1.458551	-0.202274
1.799104	1.458554	-0.202267
1.799109	1.458556	-0.202260
1.799113	1.458558	-0.202254
1.799118	1.458560	-0.202249
1.799122	1.458561	-0.202244
1.799126	1.458562	-0.202239
1.799130	1.458562	-0.202235
1.799134	1.458561	-0.202232
1.799138	1.458560	-0.202229
1.799142	1.458559	-0.202226
1.799145	1.458557	-0.202224
1.799148	1.458554	-0.202222
1.799152	1.458551	-0.202221
1.799154	1.458548	-0.202220
1.799157	1.458544	-0.202220
1.799160	1.458540	-0.202221
1.799162	1.458536	-0.202221
1.799164	1.458531	-0.202222
1.799165	1.458526	-0.202224
1.799167	1.458521	-0.202226
1.799168	1.458516	-0.202228
1.799169	1.458510	-0.202230
1.799169	1.458504	-0.202233
1.799170	1.458498	-0.202235
1.799170	1.458493	-0.202238
1.799169	1.458487	-0.202241
1.799169	1.458481	-0.202244
1.799168	1.458475	-0.202247
1.799167	1.458469	-0.202251
1.799166	1.458464	-0.202254
1.799165	1.458458	-0.202256
1.799163	1.458453	-0.202259
1.799161	1.458448	-0.202262
1.799159	1.458443	-0.202264
1.799157	1.458439	-0.202267
1.799154	1.458434	-0.202268
1.799152	1.458430	-0.202270
1.799149	1.458426	-0.202271
1.799146	1.458423	-0.202272
1.799143	1.458420	-0.202273
1.799140	1.458417	-0.202273
1.799137	1.458415	-0.202273
1.799134	1.458413	-0.202273
1.799131	1.458411	-0.202272
1.799127	1.458409	-0.202271
1.799124	1.458408	-0.202269
1.799121	1.458408	-0.202267
1.799117	1.458407	-0.202264
1.799114	1.458407	-0.202261
1.799111	1.458407	-0.202258
1.799107	1.458408	-0.202254
1.799104	1.458408	-0.202250
1.799101	1.458409	-0.202245
1.799098	1.458411	-0.202240
1.799095	1.458412	-0.202235
1.799092	1.458414	-0.202230
1.799089	1.458415	-0.202224
1.799087	1.458417	-0.202218
1.799084	1.458420	-0.202212
1.799082	1.458422	-0.202206
1.799080	1.458424	-0.202200
1.799078	1.458427	-0.202193
1.799076	1.458429	-0.202187
1.799074	1.458431	-0.202180
1.799072	1.458434	-0.202174
1.799071	1.458436	-0.202167
1.799070	1.458439	-0.202160
1.799069	1.458441	-0.202154
1.799068	1.458443	-0.202147
1.799067	1.458445	-0.202141
1.799066	1.458447	-0.202135
1.799066	1.458449	-0.202128
1.799066	1.458450	-0.202122
1.799066	1.458452	-0.202116
1.799066	1.458453	-0.202110
1.799066	1.458454	-0.202105
1.799066	1.458454	-0.202099
1.799067	1.458455	-0.202094
1.799067	1.458455	-0.202089
1.799068	1.458455	-0.202084
1.799069	1.458454	-0.202079
1.799070	1.458453	-0.202075
1.799071	1.458453	-0.202070
1.799072	1.458451	-0.202066
1.799074	1.458450	-0.202063
1.799075	1.458448	-0.202059
1.799077	1.458446	-0.202056
1.799078	1.458444	-0.202053
1.799080	1.458442	-0.202050
1.799081	1.458439	-0.202048
1.799083	1.458436	-0.202046
1.799085	1.458434	-0.202044
1.799087	1.458431	-0.202042
1.799088	1.458427	-0.202040
1.799090	1.458424	-0.202039
1.799092	1.458421	-0.202038
1.799094	1.458417	-0.202037
1.799095	1.458414	-0.202036
1.799097	1.458410	-0.202035
1.799099	1.458407	-0.202034
1.799100	1.458403	-0.202034
1.799102	1.458399	-0.202033
1.799103	1.458396	-0.202033
1.799105	1.458392	-0.202032
1.799106	1.458389	-0.202032
1.799108	1.458386	-0.202031
1.799109	1.458382	-0.202031
1.799110	1.458379	-0.202030
1.799111	1.458376	-0.202029
1.799112	1.458373	-0.202029
1.799113	1.458370	-0.202028
1.799114	1.458368	-0.202027
1.799115	1.458365	-0.202026
1.799115	1.458363	-0.202024
1.799116	1.458361	-0.202023
1.799116	1.458359	-0.202021
1.799117	1.458357	-0.202020
1.799117	1.458355	-0.202018
1.799117	1.458354	-0.202016
1.799117	1.458352	-0.202014
1.799117	1.458351	-0.202011
1.799117	1.458350	-0.202009
1.799117	1.458349	-0.202006
1.799116	1.458349	-0.202003
1.799116	1.458348	-0.202000
1.799115	1.458348	-0.201996
1.799115	1.458348	-0.201993
1.799114	1.458347	-0.201989
1.799113	1.458347	-0.201986
1.799113	1.458348	-0.201982
1.799112	1.458348	-0.201978
1.799111	1.458348	-0.201974
1.799110	1.458348	-0.201969
1.799109	1.458349	-0.201965
1.799108	1.458349	-0.201961
1.799106	1.458350	-0.201956
1.799105	1.458350	-0.201952
1.799104	1.458351	-0.201947
1.799103	1.458352	-0.201943
1.799101	1.458352	-0.201938
1.799100	1.458353	-0.201934
1.799099	1.458353	-0.201929
1.799097	1.458354	-0.201925
1.799096	1.458354	-0.201920
1.799095	1.458355	-0.201916
1.799093	1.458355	-0.201911
1.799092	1.458355	-0.201907
1.799090	1.458355	-0.201903
1.799089	1.458355	-0.201898
1.799088	1.458355	-0.201894
1.799086	1.458355	-0.201890
1.799085	1.458355	-0.201886
1.799084	1.458354	-0.201882
1.799083	1.458354	-0.201878
1.799081	1.458353	-0.201875
1.799080	1.458352	-0.201871
1.799079	1.458352	-0.201868
1.799078	1.458351	-0.201864
1.799077	1.458349	-0.201861
1.799076	1.458348	-0.201858
1.799075	1.458347	-0.201855
1.799074	1.458345	-0.201852
1.799073	1.458344	-0.201849
1.799073	1.458342	-0.201847
1.799072	1.458341	-0.201844
1.799071	1.458339	-0.201842
1.799070	1.458337	-0.201839
1.799070	1.458335	-0.201837
1.799069	1.458333	-0.201835
1.799069	1.458331	-0.201833
1.799069	1.458329	-0.201830
1.799068	1.458327	-0.201828
1.799068	1.458324	-0.201826
1.799068	1.458322	-0.201824
1.799068	1.458320	-0.201822
1.799067	1.458318	-0.201820
1.799067	1.458316	-0.201818
1.799067	1.458313	-0.201817
1.799067	1.458311	-0.201815
1.799067	1.458309	-0.201813
1.799068	1.458307	-0.201811
1.799068	1.458305	-0.201809
1.799068	1.458303	-0.201806
1.799068	1.458301	-0.201804
1.799069	1.458299	-0.201802
1.799069	1.458297	-0.201800
1.799069	1.458296	-0.201798
1.799070	1.458294	-0.201795
1.799070	1.458292	-0.201793
1.799070	1.458291	-0.201790
1.799071	1.458289	-0.201788
1.799071	1.458288	-0.201785
1.799072	1.458287	-0.201782
1.799073	1.458285	-0.201779
1.799073	1.458284	-0.201777
1.799074	1.458283	-0.201774
1.799074	1.458282	-0.201770
1.799075	1.458281	-0.201767
1.799075	1.458280	-0.201764
1.799076	1.458279	-0.201761
1.799076	1.458278	-0.201757
1.799077	1.458278	-0.201754
1.799078	1.458277	-0.201750
1.799078	1.458276	-0.201747
1.799079	1.458276	-0.201743
1.799079	1.458275	-0.201739
1.799080	1.458275	-0.201736
1.799080	1.458274	-0.201732
1.799080	1.458274	-0.201728
1.799081	1.458274	-0.201724
1.799081	1.458273	-0.201720
1.799081	1.458273	-0.201716
1.799082	1.458272	-0.201712
1.799082	1.458272	-0.201709
1.799082	1.458272	-0.201705
1.799082	1.458271	-0.201701
1.799083	1.458271	-0.201697
1.799083	1.458270	-0.201693
1.799083	1.458270	-0.201689
1.799083	1.458269	-0.201686
1.799083	1.458269	-0.201682
1.799083	1.458268	-0.201678
1.799083	1.458267	-0.201675
1.799082	1.458267	-0.201671
1.799082	1.458266	-0.201667
1.799082	1.458265	-0.201664
1.799082	1.458264	-0.201660
1.799081	1.458264	-0.201657
1.799081	1.458263	-0.201654
1.799081	1.458262	-0.201651
1.799080	1.458261	-0.201647
1.799080	1.458260	-0.201644
1.799079	1.458258	-0.201641
1.799079	1.458257	-0.201638
1.799078	1.458256	-0.201635
1.799077	1.458255	-0.201632
1.799077	1.458254	-0.201630
1.799076	1.458252	-0.201627
1.799075	1.458251	-0.201624
1.799075	1.458249	-0.201621
1.799074	1.458248	-0.201619
1.799073	1.458246	-0.201616
1.799072	1.458245	-0.201614
1.799072	1.458243	-0.201611
1.799071	1.458242	-0.201609
1.799070	1.458240	-0.201606
1.799069	1.458239	-0.201604
1.799068	1.458237	-0.201601
1.799068	1.458236	-0.201599
1.799067	1.458234	-0.201597
1.799066	1.458232	-0.201594
1.799065	1.458231	-0.201592
1.799064	1.458229	-0.201589
1.799064	1.458228	-0.201587
1.799063	1.458226	-0.201584
1.799062	1.458225	-0.201582
1.799061	1.458223	-0.201580
1.799061	1.458222	-0.201577
1.799060	1.458220	-0.201574
1.799059	1.458219	-0.201572
1.799059	1.458217	-0.201569
1.799058	1.458216	-0.201567
1.799057	1.458215	-0.201564
1.799057	1.458213	-0.201561
1.799056	1.458212	-0.201558
1.799056	1.458211	-0.201556
1.799055	1.458210	-0.201553
1.799055	1.458209	-0.201550
1.799054	1.458208	-0.201547
1.799054	1.458206	-0.201544
1.799054	1.458205	-0.201541
1.799053	1.458204	-0.201538
1.799053	1.458203	-0.201535
1.799053	1.458202	-0.201531
1.799053	1.458202	-0.201528
1.799053	1.458201	-0.201525
1.799052	1.458200	-0.201521
1.799052	1.458199	-0.201518
1.799052	1.458198	-0.201515
1.799052	1.458197	-0.201511
1.799052	1.458197	-0.201508
1.799052	1.458196	-0.201504
