## Supplementary material for "Visualising joint force-velocity properties in musculoskeletal models": Code&Data: A03_FB_P01_f1_ctrqOutput.csv

-21.576120	-8.058467	-1.284367
-12.414849	-3.053093	-0.361018
-18.212005	-7.369795	-1.234587
-14.460573	-4.133027	-0.584300
-17.955239	-6.725696	-1.091458
-15.887091	-4.888849	-0.719819
-17.923319	-6.356502	-1.009315
-16.834182	-5.334211	-0.797637
-17.984502	-6.136613	-0.960121
-17.397900	-5.545535	-0.833278
-18.027406	-5.969598	-0.921493
-17.665262	-5.596224	-0.841532
-17.964012	-5.787645	-0.882060
-17.688224	-5.524569	-0.826740
-17.760537	-5.570741	-0.837962
-17.492046	-5.355978	-0.794355
-17.399221	-5.308953	-0.787277
-16.550360	-3.183434	-0.264265
-18.035475	-3.646223	-0.323085
-17.172968	-2.174249	0.042666
-18.411697	-2.509200	0.015090
-17.860185	-1.414520	0.302730
-18.992344	-1.777562	0.263533
-18.556903	-0.889117	0.497781
-19.573058	-1.245286	0.467027
-19.260718	-0.608890	0.636203
-20.253002	-1.068329	0.591296
-19.646731	-1.372743	0.478521
-18.938911	-1.422040	0.435647
-18.533741	-1.744138	0.334521
-17.744350	-1.771315	0.291380
-17.283130	-2.066838	0.192816
-16.449554	-2.076133	0.151401
-15.922236	-2.334190	0.058135
-15.050234	-2.327545	0.018405
-14.436800	-2.532578	-0.066496
-13.555477	-2.541667	-0.112664
-12.809921	-2.676604	-0.186710
-11.855098	-2.668364	-0.232864
-10.971301	-2.725653	-0.294162
-9.932412	-2.699642	-0.340231
-8.904040	-2.689342	-0.390864
-7.777596	-2.621870	-0.431895
-6.632893	-2.555301	-0.474892
-5.409466	-2.442935	-0.510663
-4.161294	-2.323084	-0.546803
-2.859137	-2.161006	-0.573681
-1.548156	-2.010904	-0.600070
-0.169030	-1.802316	-0.614445
1.200782	-1.576327	-0.623759
2.598500	-1.286783	-0.617128
3.962230	-0.985599	-0.606757
5.352826	-0.647551	-0.586587
6.740190	-0.324836	-0.568509
8.175712	0.079997	-0.530562
9.524111	0.387157	-0.509782
11.029825	0.873205	-0.448416
12.297314	1.167945	-0.423523
13.860164	1.704222	-0.346317
15.062829	2.003888	-0.314083
16.619116	2.588017	-0.220409
17.717199	2.883069	-0.183453
19.254044	3.457862	-0.087084
20.304858	3.776928	-0.038803
21.730639	4.351511	0.063927
22.732523	4.653411	0.113183
24.134363	5.258332	0.231125
25.005392	5.540659	0.283649
26.322872	6.135605	0.405823
27.065127	6.385245	0.460893
28.281256	6.949713	0.582352
28.913670	7.191618	0.641264
29.958571	7.664342	0.749542
30.544988	7.925705	0.818418
31.350163	8.310439	0.915474
31.847442	8.548900	0.984734
32.454690	8.856031	1.070512
32.823822	9.051151	1.136886
33.240624	9.296129	1.215699
33.419873	9.384256	1.261273
33.728789	9.578946	1.333895
33.696180	9.577120	1.365557
33.839290	9.695022	1.426902
33.600819	9.580472	1.437818
33.596493	9.615524	1.487565
33.133476	9.357614	1.471726
33.008008	9.301091	1.509179
32.312132	8.871218	1.461089
32.108577	8.717300	1.482557
31.235098	8.138804	1.402413
31.014377	7.939089	1.411682
29.994843	7.262025	1.303171
29.784998	7.073083	1.308797
28.638140	6.362213	1.181017
28.415306	6.207968	1.186192
27.089603	5.426227	1.034196
26.940150	5.369463	1.055723
25.355564	4.486734	0.871683
25.362281	4.574695	0.922072
23.452324	3.552255	0.696052
23.728585	3.851850	0.792228
21.390951	2.629107	0.508561
22.097066	3.235539	0.675052
19.167933	1.712752	0.308182
20.532911	2.756933	0.579590
16.765807	0.783293	0.091182
19.118158	2.456556	0.518393
14.141787	-0.190117	-0.148670
17.666604	2.204503	0.451697
11.586334	-1.050212	-0.363032
15.780893	1.748016	0.326576
9.519887	-1.562180	-0.486973
13.399118	1.056259	0.149637
7.945953	-1.730014	-0.519793
10.673143	0.218263	-0.050582
6.602909	-1.727894	-0.504941
7.910814	-0.597048	-0.234810
5.097458	-1.796702	-0.505905
5.445464	-1.207756	-0.361109
3.480922	-1.920910	-0.514496
3.286762	-1.638643	-0.437125
1.855819	-2.045407	-0.515403
1.385965	-1.926751	-0.473370
0.290593	-2.159467	-0.508961
-0.279696	-2.105666	-0.479335
-1.170006	-2.243453	-0.492885
-1.765979	-2.245876	-0.476174
-2.480357	-2.313565	-0.473798
-3.081077	-2.338855	-0.461621
-3.705545	-2.394997	-0.456906
-4.265282	-2.432413	-0.448032
-4.840762	-2.507093	-0.448002
-5.341942	-2.548362	-0.441229
-5.895640	-2.648152	-0.448013
-6.359176	-2.709417	-0.445975
-6.814033	-2.775911	-0.446580
-7.200170	-2.809271	-0.440383
-7.569558	-2.842752	-0.435414
-7.886125	-2.851670	-0.424984
-8.176910	-2.852827	-0.414684
-8.417506	-2.831989	-0.400070
-8.632801	-2.800319	-0.384161
-8.814323	-2.770911	-0.369927
-8.930695	-2.698727	-0.347112
-9.066688	-2.652740	-0.330988
-9.115817	-2.571804	-0.308413
-9.167365	-2.492820	-0.286615
-9.176129	-2.399406	-0.262590
-9.166607	-2.312434	-0.241606
-9.114058	-2.211084	-0.217688
-9.034371	-2.091297	-0.190698
-8.954091	-1.992854	-0.169711
-8.826387	-1.869382	-0.143106
-8.695970	-1.753248	-0.119276
-8.529565	-1.625393	-0.094029
-8.370349	-1.518124	-0.073369
-8.147914	-1.371555	-0.045178
-7.975880	-1.267896	-0.026971
-7.731564	-1.131492	-0.001900
-7.515720	-1.013287	0.018730
-7.284551	-0.902696	0.036653
-7.026920	-0.777963	0.057653
-6.789730	-0.670290	0.074340
-6.532457	-0.563063	0.090486
-6.271347	-0.457250	0.106158
-6.023039	-0.370762	0.117195
-5.733181	-0.256832	0.134131
-5.502156	-0.181810	0.142817
-5.221684	-0.090019	0.154374
-4.970426	-0.011553	0.163713
-4.714416	0.064686	0.172643
-4.470319	0.131412	0.179353
-4.229621	0.187755	0.183750
-3.980033	0.254300	0.191001
-3.764104	0.296011	0.192836
-3.519382	0.354940	0.199080
-3.313972	0.387505	0.200124
-3.056388	0.453150	0.208374
-2.864625	0.480197	0.208190
-2.619356	0.535213	0.213594
-2.426565	0.564665	0.213678
-2.205145	0.609063	0.216712
-2.017250	0.637039	0.216240
-1.816842	0.672595	0.217308
-1.639977	0.694789	0.215354
-1.456022	0.726806	0.215895
-1.300896	0.742474	0.212712
-1.135701	0.766145	0.211452
-0.996644	0.778272	0.207832
-0.855823	0.792110	0.204649
-0.732810	0.800893	0.200718
-0.618398	0.805303	0.195895
-0.513327	0.807979	0.191006
-0.423275	0.805556	0.185279
-0.342124	0.799853	0.179056
-0.272098	0.790366	0.172280
-0.218511	0.772539	0.164215
-0.170393	0.751198	0.155615
-0.134750	0.723271	0.145799
-0.106253	0.691195	0.135225
-0.084788	0.654974	0.123808
-0.070317	0.614001	0.111441
-0.058721	0.571766	0.098859
-0.055228	0.524851	0.085400
-0.048603	0.479617	0.072300
-0.050325	0.430209	0.058432
-0.051195	0.380556	0.044569
-0.055434	0.329655	0.030625
-0.060848	0.278119	0.016670
-0.066517	0.226806	0.002933
-0.073046	0.174963	-0.010819
-0.079176	0.123962	-0.024203
-0.084866	0.073507	-0.037332
-0.087551	0.025325	-0.049788
-0.088906	-0.021435	-0.061770
-0.087523	-0.066034	-0.073106
-0.082861	-0.107315	-0.083493
-0.077271	-0.148803	-0.093874
-0.060294	-0.182028	-0.102182
-0.045944	-0.215122	-0.110351
-0.021613	-0.242217	-0.117034
0.004306	-0.267197	-0.123070
0.041398	-0.283632	-0.127151
0.073747	-0.302950	-0.131689
0.127627	-0.306985	-0.132748
0.166603	-0.318815	-0.135428
0.233053	-0.313841	-0.134383
0.285008	-0.314082	-0.134229
0.356189	-0.303605	-0.131811
0.425113	-0.290156	-0.128473
0.498368	-0.273972	-0.124708
0.578411	-0.251456	-0.119209
0.656651	-0.228441	-0.113799
0.743811	-0.198443	-0.106654
0.828638	-0.166209	-0.098923
0.914194	-0.132789	-0.091086
1.002701	-0.096006	-0.082310
1.089767	-0.057731	-0.073270
1.180110	-0.013825	-0.062822
1.255342	0.020924	-0.054495
1.351212	0.070225	-0.042868
1.423326	0.110444	-0.032962
1.506128	0.156001	-0.022127
1.580037	0.200385	-0.011360
1.650656	0.244552	-0.000656
1.715225	0.286595	0.009582
1.786455	0.336573	0.021815
1.835252	0.374879	0.031500
1.895789	0.421672	0.043264
1.933323	0.457967	0.052881
1.977712	0.500235	0.063927
1.997737	0.529340	0.072238
2.028191	0.566949	0.082563
2.030151	0.589833	0.089789
2.038235	0.615859	0.097692
2.028851	0.635111	0.104346
2.011233	0.648786	0.109689
1.988132	0.661428	0.114992
1.949683	0.666096	0.118571
1.907008	0.668744	0.121737
1.851023	0.664376	0.123371
1.789489	0.656729	0.124257
1.718794	0.645075	0.124329
1.637344	0.626274	0.122707
1.553925	0.606781	0.120934
1.457435	0.579770	0.117439
1.359667	0.551189	0.113511
1.255787	0.520221	0.108842
1.142779	0.482063	0.102381
1.033910	0.446524	0.096426
0.913612	0.405181	0.089117
0.796380	0.365365	0.082074
0.671388	0.321655	0.074156
0.547715	0.278330	0.066280
0.420017	0.232957	0.057955
0.292522	0.187132	0.049489
0.164242	0.140687	0.040871
0.034389	0.093270	0.032254
-0.095575	0.044513	0.023301
-0.220931	-0.001308	0.015034
-0.351614	-0.050924	0.006024
-0.474896	-0.097401	-0.002444
-0.602353	-0.147638	-0.011702
-0.718294	-0.191913	-0.019827
-0.840700	-0.241215	-0.029007
-0.947041	-0.282725	-0.036702
-1.060206	-0.329258	-0.045521
-1.155142	-0.366714	-0.052491
-1.257739	-0.410067	-0.060850
-1.338866	-0.442763	-0.067009
-1.427478	-0.480612	-0.074419
-1.495133	-0.508677	-0.079825
-1.567199	-0.539968	-0.086049
-1.621450	-0.563573	-0.090778
-1.674723	-0.587505	-0.095661
-1.713524	-0.604784	-0.099239
-1.751971	-0.624200	-0.103482
-1.768695	-0.631819	-0.105199
-1.793332	-0.645508	-0.108381
-1.792959	-0.646875	-0.109101
-1.799322	-0.653346	-0.110988
-1.781598	-0.647258	-0.110235
-1.771035	-0.646308	-0.110662
-1.738395	-0.634703	-0.108951
-1.708786	-0.624975	-0.107645
-1.664382	-0.609017	-0.105132
-1.617372	-0.592194	-0.102503
-1.559275	-0.569922	-0.098714
-1.498715	-0.547085	-0.094898
-1.429058	-0.520252	-0.090275
-1.356136	-0.492234	-0.085446
-1.275036	-0.459941	-0.079709
-1.193696	-0.428341	-0.074190
-1.103236	-0.392047	-0.067682
-1.013604	-0.356324	-0.061318
-0.918045	-0.317912	-0.054415
-0.822933	-0.279811	-0.047572
-0.723197	-0.239460	-0.040286
-0.623061	-0.198547	-0.032874
-0.521367	-0.156747	-0.025277
-0.420655	-0.115760	-0.017849
-0.317494	-0.073126	-0.010034
-0.217833	-0.032241	-0.002557
-0.117722	0.008470	0.004865
-0.018004	0.049580	0.012435
0.077685	0.088205	0.019491
0.173045	0.126478	0.026428
0.264163	0.162664	0.032997
0.352717	0.197504	0.039271
0.437097	0.230308	0.045151
0.517910	0.261548	0.050739
0.593322	0.290067	0.055772
0.664902	0.316814	0.060472
0.730770	0.340939	0.064653
0.792108	0.363182	0.068490
0.846434	0.381840	0.071602
0.897865	0.399901	0.074644
0.938920	0.412288	0.076516
0.980221	0.425715	0.078668
1.009438	0.433286	0.079637
1.038865	0.441706	0.080880
1.056387	0.444280	0.080915
1.074208	0.447835	0.081231
1.079577	0.445067	0.080240
1.086876	0.444334	0.079772
1.081190	0.437370	0.077993
1.076861	0.431802	0.076604
1.061649	0.421229	0.074168
1.045583	0.410440	0.071728
1.023172	0.397588	0.068965
0.996051	0.382646	0.065771
0.964698	0.365776	0.062188
0.930596	0.348407	0.058592
0.890649	0.328362	0.054522
0.850715	0.309165	0.050655
0.803136	0.286233	0.046052
0.757075	0.264468	0.041773
0.703994	0.239395	0.036835
0.653965	0.216746	0.032509
0.595074	0.189297	0.027163
0.542697	0.165867	0.022757
0.480741	0.137576	0.017327
0.426221	0.113438	0.012834
0.363547	0.085367	0.007529
0.307680	0.060989	0.003043
0.245697	0.033658	-0.002040
0.189812	0.009572	-0.006430
0.129469	-0.016755	-0.011282
0.075434	-0.039596	-0.015363
0.017305	-0.064624	-0.019912
-0.033148	-0.085442	-0.023547
-0.087582	-0.108326	-0.027625
-0.133701	-0.126724	-0.030743
-0.183029	-0.146685	-0.034196
-0.224446	-0.162481	-0.036783
-0.267594	-0.178996	-0.039542
-0.303356	-0.191505	-0.041457
-0.341126	-0.205277	-0.043681
-0.369860	-0.214149	-0.044867
-0.401334	-0.224499	-0.046398
-0.423988	-0.230355	-0.047002
-0.448405	-0.237215	-0.047841
-0.464481	-0.239724	-0.047787
-0.482332	-0.243360	-0.048001
-0.491980	-0.242845	-0.047371
-0.503792	-0.243797	-0.047129
-0.506639	-0.240110	-0.045914
-0.512419	-0.238222	-0.045119
-0.509582	-0.232118	-0.043456
-0.509266	-0.227582	-0.042162
-0.501120	-0.219211	-0.040076
-0.495167	-0.212228	-0.038308
-0.482574	-0.202122	-0.035918
-0.472118	-0.193453	-0.033831
-0.455528	-0.181918	-0.031164
-0.441570	-0.172410	-0.028993
-0.418960	-0.158031	-0.025762
-0.403718	-0.148284	-0.023604
-0.376931	-0.132635	-0.020195
-0.359145	-0.122124	-0.017934
-0.329646	-0.105596	-0.014419
-0.310321	-0.094937	-0.012203
-0.278516	-0.077785	-0.008615
-0.258512	-0.067304	-0.006517
-0.225270	-0.050011	-0.002966
-0.205164	-0.040039	-0.001038
-0.171006	-0.022717	0.002469
-0.151828	-0.013774	0.004115
-0.117201	0.003310	0.007520
-0.099850	0.010815	0.008804
-0.065132	0.027519	0.012076
-0.049931	0.033594	0.013023
-0.016528	0.049197	0.016019
-0.003769	0.053609	0.016576
0.027521	0.067628	0.019195
0.037967	0.070453	0.019393
0.066862	0.082990	0.021673
0.074149	0.083863	0.021436
0.100540	0.094774	0.023360
0.104813	0.093912	0.022750
0.127896	0.102810	0.024237
0.129569	0.100416	0.023302
0.149043	0.107239	0.024352
0.148525	0.103683	0.023188
0.163832	0.108208	0.023755
0.161247	0.103424	0.022343
0.173105	0.106159	0.022560
0.167871	0.099896	0.020842
0.177382	0.101497	0.020868
0.169052	0.093624	0.018837
0.176973	0.094551	0.018743
0.165196	0.084961	0.016378
0.172487	0.085733	0.016267
0.157269	0.074500	0.013584
0.164151	0.075255	0.013495
0.145755	0.062574	0.010547
0.152653	0.063571	0.010546
0.131218	0.049488	0.007334
0.138829	0.051132	0.007510
0.114591	0.035877	0.004087
0.123331	0.038406	0.004490
0.096474	0.022036	0.000870
0.107049	0.025864	0.001585
0.077635	0.008463	-0.002213
0.090703	0.014013	-0.001107
0.058339	-0.004730	-0.005141
0.075139	0.003188	-0.003506
0.039757	-0.016766	-0.007745
0.060037	-0.006838	-0.005648
0.023052	-0.027183	-0.009940
0.046647	-0.015069	-0.007339
0.007602	-0.036242	-0.011772
0.035346	-0.021662	-0.008615
-0.005421	-0.043307	-0.013126
0.026481	-0.026160	-0.009382
-0.016424	-0.048664	-0.014049
0.020707	-0.028315	-0.009606
-0.025854	-0.052616	-0.014630
0.018284	-0.028203	-0.009302
-0.032689	-0.054414	-0.014706
0.018394	-0.026051	-0.008527
-0.038054	-0.055116	-0.014520
0.022380	-0.021333	-0.007178
-0.041982	-0.054351	-0.013990
0.028755	-0.014967	-0.005458
-0.044424	-0.052474	-0.013212
0.037710	-0.006839	-0.003346
-0.046458	-0.050150	-0.012335
0.050381	0.003802	-0.000677
-0.049768	-0.048170	-0.011538
0.066192	0.016221	0.002378
-0.053198	-0.045875	-0.010670
0.083238	0.029475	0.005608
-0.056385	-0.043221	-0.009719
0.100608	0.043065	0.008903
-0.059968	-0.040737	-0.008817
0.117875	0.056583	0.012167
-0.063916	-0.038397	-0.007957
0.134450	0.069775	0.015343
-0.069267	-0.036938	-0.007310
0.150547	0.082616	0.018423
-0.076558	-0.036618	-0.006928
0.165768	0.094817	0.021341
-0.086116	-0.037681	-0.006871
0.179878	0.106210	0.024055
-0.098306	-0.040371	-0.007195
0.192898	0.116795	0.026569
-0.113899	-0.045259	-0.008019
0.205410	0.126811	0.028922
-0.133210	-0.052383	-0.009362
0.217076	0.135984	0.031065
-0.156097	-0.061808	-0.011232
0.227850	0.144217	0.032972
-0.182458	-0.073540	-0.013623
0.238073	0.151792	0.034700
-0.212484	-0.087661	-0.016555
0.247805	0.158606	0.036215
-0.245493	-0.103811	-0.019948
0.256645	0.164357	0.037455
-0.280179	-0.121267	-0.023647
0.263972	0.168752	0.038360
-0.315484	-0.139544	-0.027555
0.269764	0.171826	0.038944
-0.350669	-0.158265	-0.031588
0.274073	0.173564	0.039201
-0.384476	-0.176664	-0.035583
0.276639	0.173914	0.039125
-0.415664	-0.194035	-0.039383
0.277590	0.173092	0.038772
-0.444273	-0.210551	-0.043034
0.277651	0.171295	0.038183
-0.469002	-0.225314	-0.046326
0.276607	0.168595	0.037376
-0.488946	-0.237738	-0.049147
0.274519	0.165087	0.036385
-0.503863	-0.247820	-0.051484
0.272139	0.161206	0.035302
-0.513631	-0.255390	-0.053301
0.270053	0.157354	0.034220
-0.518607	-0.260655	-0.054641
0.269136	0.154004	0.033244
-0.518720	-0.263377	-0.055444
0.269277	0.151121	0.032374
-0.514037	-0.263708	-0.055740
0.271172	0.149203	0.031728
-0.505297	-0.261942	-0.055596
0.275101	0.148343	0.031319
-0.492515	-0.257987	-0.054984
0.280968	0.148600	0.031159
-0.476075	-0.252025	-0.053942
0.288980	0.150198	0.031300
-0.456751	-0.244416	-0.052541
0.298843	0.152846	0.031681
-0.434496	-0.235079	-0.050762
0.310054	0.156411	0.032271
-0.409767	-0.224235	-0.048647
0.322111	0.160599	0.033016
-0.382952	-0.212100	-0.046244
0.334591	0.165223	0.033873
-0.354414	-0.198783	-0.043570
0.346829	0.169975	0.034778
-0.324670	-0.184582	-0.040689
0.358181	0.174452	0.035649
-0.293941	-0.169584	-0.037619
0.368085	0.178461	0.036445
-0.263070	-0.154293	-0.034465
0.376396	0.181919	0.037145
-0.232682	-0.138960	-0.031279
0.382627	0.184548	0.037693
-0.203217	-0.123818	-0.028111
0.386275	0.186089	0.038029
-0.175169	-0.109173	-0.025023
0.387146	0.186435	0.038133
-0.149079	-0.095305	-0.022078
0.385129	0.185545	0.037993
-0.125673	-0.082639	-0.019358
0.380314	0.183408	0.037604
-0.105645	-0.071560	-0.016946
0.373191	0.180330	0.037029
-0.089573	-0.062360	-0.014906
0.363904	0.176326	0.036267
-0.077745	-0.055232	-0.013289
0.352726	0.171531	0.035346
-0.070113	-0.050078	-0.012073
0.339440	0.165791	0.034234
-0.066582	-0.046955	-0.011277
0.324520	0.159400	0.032996
-0.067311	-0.045920	-0.010914
0.308312	0.152504	0.031661
-0.072265	-0.047006	-0.010991
0.290973	0.145052	0.030209
-0.080730	-0.049827	-0.011429
0.272578	0.137139	0.028665
-0.092402	-0.054270	-0.012205
0.253653	0.129053	0.027090
-0.107049	-0.060223	-0.013297
0.234380	0.120767	0.025469
-0.123944	-0.067348	-0.014637
0.215162	0.112543	0.023864
-0.142940	-0.075646	-0.016226
0.196729	0.104715	0.022339
-0.163595	-0.084839	-0.018007
0.179370	0.097397	0.020919
-0.185330	-0.094653	-0.019926
0.163398	0.090729	0.019632
-0.207681	-0.104907	-0.021945
0.149281	0.084929	0.018522
-0.230047	-0.115222	-0.023988
0.137086	0.080016	0.017593
-0.251960	-0.125456	-0.026027
0.127240	0.076184	0.016885
-0.273005	-0.135373	-0.028013
0.119959	0.073542	0.016417
-0.292821	-0.144810	-0.029912
0.115481	0.072204	0.016216
-0.311203	-0.153696	-0.031713
0.113955	0.072210	0.016286
-0.327699	-0.161760	-0.033359
0.115140	0.073407	0.016596
-0.341658	-0.168636	-0.034775
0.118708	0.075637	0.017108
-0.352748	-0.174207	-0.035933
0.124620	0.078903	0.017822
-0.360935	-0.178455	-0.036833
0.132841	0.083190	0.018736
-0.366151	-0.181306	-0.037455
0.143006	0.088279	0.019800
-0.368393	-0.182823	-0.037815
0.155231	0.094307	0.021049
-0.367868	-0.182992	-0.037909
0.168870	0.100861	0.022391
-0.364343	-0.181726	-0.037715
0.183562	0.107841	0.023810
-0.358232	-0.179264	-0.037286
0.199103	0.115112	0.025275
-0.349698	-0.175644	-0.036624
0.215039	0.122471	0.026747
-0.339044	-0.171014	-0.035762
0.231086	0.129800	0.028204
-0.326692	-0.165587	-0.034740
0.246744	0.136787	0.029577
-0.312771	-0.159429	-0.033570
0.261799	0.143427	0.030873
-0.297883	-0.152820	-0.032309
0.276006	0.149575	0.032061
-0.282518	-0.146022	-0.031013
0.289326	0.155267	0.033153
-0.267251	-0.139292	-0.029730
0.301462	0.160310	0.034105
-0.252174	-0.132617	-0.028455
0.311929	0.164491	0.034878
-0.237606	-0.126195	-0.027230
0.320723	0.167872	0.035482
-0.224119	-0.120308	-0.026109
0.327886	0.170452	0.035925
-0.212126	-0.115152	-0.025133
0.333439	0.172260	0.036209
-0.201801	-0.110777	-0.024308
0.337218	0.173215	0.036320
-0.193218	-0.107217	-0.023643
0.339244	0.173381	0.036272
-0.186614	-0.104593	-0.023164
0.339583	0.172768	0.036071
-0.181967	-0.102864	-0.022859
0.338228	0.171402	0.035719
-0.179289	-0.102041	-0.022729
0.335325	0.169368	0.035241
-0.178575	-0.102105	-0.022772
0.331019	0.166757	0.034653
-0.179796	-0.103044	-0.022984
0.325492	0.163657	0.033973
-0.182821	-0.104782	-0.023350
0.318786	0.160035	0.033197
-0.187243	-0.107103	-0.023822
0.311081	0.156073	0.032363
-0.193083	-0.110032	-0.024410
0.302730	0.151921	0.031504
-0.200228	-0.113531	-0.025105
0.293978	0.147675	0.030635
-0.208319	-0.117375	-0.025859
0.284951	0.143420	0.029778
-0.217269	-0.121589	-0.026683
0.275989	0.139288	0.028958
-0.226581	-0.125828	-0.027498
0.266977	0.135236	0.028164
-0.236243	-0.130245	-0.028348
0.258670	0.131668	0.027484
-0.246190	-0.134693	-0.029199
0.250967	0.128464	0.026886
-0.255962	-0.138984	-0.030011
0.244036	0.125743	0.026397
-0.265545	-0.143153	-0.030797
0.238070	0.123535	0.026019
-0.274524	-0.146938	-0.031500
0.232981	0.121822	0.025749
-0.282837	-0.150384	-0.032135
0.228970	0.120673	0.025599
-0.290317	-0.153386	-0.032679
0.225924	0.120002	0.025550
-0.296704	-0.155835	-0.033110
0.223810	0.119787	0.025594
-0.301922	-0.157717	-0.033425
0.222632	0.120009	0.025725
-0.305847	-0.158951	-0.033614
0.222259	0.120590	0.025926
-0.308370	-0.159498	-0.033663
0.222562	0.121453	0.026179
-0.309487	-0.159383	-0.033582
0.223491	0.122562	0.026475
-0.309207	-0.158603	-0.033369
0.224901	0.123835	0.026796
-0.307586	-0.157210	-0.033038
0.226718	0.125228	0.027132
-0.304746	-0.155274	-0.032602
0.228877	0.126709	0.027477
-0.300861	-0.152892	-0.032082
0.231305	0.128228	0.027819
-0.296033	-0.150106	-0.031488
0.233829	0.129688	0.028138
-0.290384	-0.146995	-0.030834
0.236354	0.131050	0.028424
-0.284096	-0.143654	-0.030142
0.238817	0.132278	0.028672
-0.277324	-0.140154	-0.029424
0.241089	0.133308	0.028868
-0.270237	-0.136591	-0.028703
0.243167	0.134160	0.029019
-0.263057	-0.133068	-0.027996
0.244965	0.134776	0.029111
-0.255854	-0.129596	-0.027305
0.246338	0.135091	0.029131
-0.248913	-0.126378	-0.026674
0.247542	0.135268	0.029117
-0.242554	-0.123551	-0.026129
0.248679	0.135355	0.029079
-0.236884	-0.121127	-0.025673
0.249670	0.135322	0.029012
-0.231996	-0.119170	-0.025317
0.250586	0.135222	0.028929
-0.227978	-0.117698	-0.025065
0.251395	0.135042	0.028827
-0.224833	-0.116701	-0.024913
0.252073	0.134778	0.028708
-0.222523	-0.116144	-0.024853
0.252604	0.134444	0.028574
-0.221092	-0.116059	-0.024891
0.253074	0.134086	0.028438
-0.220476	-0.116373	-0.025010
0.253408	0.133671	0.028293
-0.220586	-0.117047	-0.025202
0.253645	0.133236	0.028148
-0.221347	-0.118016	-0.025452
0.253791	0.132802	0.028008
-0.222723	-0.119264	-0.025756
0.253894	0.132392	0.027878
-0.224628	-0.120740	-0.026101
0.253967	0.132008	0.027761
-0.226933	-0.122366	-0.026474
0.254045	0.131698	0.027666
-0.229626	-0.124138	-0.026871
0.254194	0.131482	0.027596
-0.232596	-0.125988	-0.027277
0.254401	0.131353	0.027554
-0.235696	-0.127829	-0.027676
0.254618	0.131291	0.027533
-0.238848	-0.129641	-0.028063
0.254953	0.131371	0.027548
-0.242047	-0.131406	-0.028434
0.255382	0.131551	0.027591
-0.245124	-0.133033	-0.028769
0.255865	0.131828	0.027660
-0.248054	-0.134524	-0.029071
0.256454	0.132226	0.027761
-0.250850	-0.135895	-0.029344
0.257199	0.132756	0.027897
-0.253418	-0.137071	-0.029572
0.257982	0.133359	0.028051
-0.255720	-0.138066	-0.029757
0.258846	0.134056	0.028230
-0.257754	-0.138870	-0.029900
0.259731	0.134801	0.028422
-0.259444	-0.139442	-0.029991
0.260536	0.135537	0.028615
-0.260745	-0.139776	-0.030030
0.261225	0.136240	0.028802
-0.261693	-0.139908	-0.030026
0.261829	0.136922	0.028985
-0.262320	-0.139848	-0.029980
0.262290	0.137536	0.029154
-0.262591	-0.139580	-0.029890
0.262557	0.138065	0.029305
-0.262562	-0.139147	-0.029766
0.262602	0.138475	0.029429
-0.262260	-0.138577	-0.029615
0.262408	0.138747	0.029522
-0.261679	-0.137862	-0.029434
0.261925	0.138858	0.029579
-0.260896	-0.137069	-0.029237
0.261228	0.138846	0.029606
-0.259966	-0.136205	-0.029028
0.260247	0.138659	0.029594
-0.258881	-0.135281	-0.028809
0.258960	0.138281	0.029537
-0.257724	-0.134363	-0.028593
0.257479	0.137775	0.029450
-0.256580	-0.133482	-0.028389
0.255811	0.137135	0.029330
-0.255480	-0.132667	-0.028201
0.254030	0.136405	0.029188
-0.254498	-0.131957	-0.028038
0.252187	0.135605	0.029026
-0.253654	-0.131358	-0.027902
0.250314	0.134752	0.028850
-0.252976	-0.130891	-0.027797
0.248455	0.133864	0.028662
-0.252460	-0.130553	-0.027722
0.246652	0.132971	0.028470
-0.252118	-0.130347	-0.027678
0.244942	0.132088	0.028277
-0.251942	-0.130266	-0.027664
0.243366	0.131241	0.028088
-0.251949	-0.130329	-0.027683
0.242017	0.130486	0.027916
-0.252137	-0.130510	-0.027730
0.240851	0.129782	0.027753
-0.252412	-0.130773	-0.027796
0.239913	0.129178	0.027609
-0.252808	-0.131132	-0.027885
0.239222	0.128666	0.027483
-0.253245	-0.131535	-0.027985
0.238793	0.128275	0.027381
-0.253734	-0.131992	-0.028097
0.238668	0.128024	0.027308
-0.254242	-0.132473	-0.028216
0.238817	0.127897	0.027261
-0.254717	-0.132952	-0.028336
0.239250	0.127910	0.027243
-0.255172	-0.133437	-0.028458
0.240000	0.128080	0.027259
-0.255552	-0.133876	-0.028570
0.240982	0.128367	0.027299
-0.255844	-0.134280	-0.028675
0.242236	0.128796	0.027371
-0.256060	-0.134646	-0.028772
0.243727	0.129344	0.027469
-0.256128	-0.134917	-0.028848
0.245361	0.129971	0.027585
-0.256030	-0.135096	-0.028905
0.247136	0.130687	0.027720
-0.255796	-0.135193	-0.028943
0.249012	0.131463	0.027870
-0.255408	-0.135192	-0.028959
0.250951	0.132290	0.028033
-0.254895	-0.135110	-0.028957
0.252921	0.133149	0.028204
-0.254268	-0.134949	-0.028936
0.254883	0.134023	0.028380
-0.253533	-0.134703	-0.028896
0.256755	0.134866	0.028551
-0.252676	-0.134371	-0.028836
0.258494	0.135662	0.028714
-0.251730	-0.133968	-0.028759
0.260073	0.136402	0.028867
-0.250735	-0.133514	-0.028670
0.261447	0.137052	0.029003
-0.249693	-0.133011	-0.028567
0.262581	0.137601	0.029119
-0.248644	-0.132480	-0.028457
0.263450	0.138028	0.029211
-0.247615	-0.131942	-0.028344
0.264071	0.138354	0.029283
-0.246661	-0.131418	-0.028231
0.264433	0.138571	0.029333
-0.245824	-0.130933	-0.028126
0.264531	0.138662	0.029359
-0.245099	-0.130488	-0.028026
0.264357	0.138631	0.029359
-0.244505	-0.130091	-0.027935
0.263912	0.138478	0.029335
-0.244077	-0.129769	-0.027858
0.263251	0.138233	0.029293
-0.243862	-0.129546	-0.027801
0.262391	0.137894	0.029231
-0.243842	-0.129412	-0.027762
0.261361	0.137486	0.029155
-0.244057	-0.129393	-0.027746
0.260204	0.137019	0.029067
-0.244494	-0.129483	-0.027752
0.258917	0.136480	0.028965
-0.245087	-0.129647	-0.027773
0.257523	0.135903	0.028854
-0.245873	-0.129909	-0.027815
0.256073	0.135295	0.028737
-0.246810	-0.130250	-0.027873
0.254585	0.134666	0.028616
-0.247872	-0.130656	-0.027945
0.253090	0.134035	0.028493
-0.249044	-0.131127	-0.028031
0.251637	0.133421	0.028374
-0.250291	-0.131638	-0.028126
0.250243	0.132835	0.028260
-0.251591	-0.132185	-0.028229
0.248931	0.132279	0.028152
-0.252889	-0.132740	-0.028334
0.247719	0.131768	0.028053
-0.254174	-0.133303	-0.028443
0.246661	0.131328	0.027968
-0.255419	-0.133851	-0.028549
0.245753	0.130954	0.027896
-0.256594	-0.134380	-0.028653
0.245030	0.130666	0.027840
-0.257675	-0.134868	-0.028749
0.244462	0.130434	0.027797
-0.258625	-0.135317	-0.028838
0.244126	0.130319	0.027776
-0.259440	-0.135689	-0.028914
0.243934	0.130256	0.027765
-0.260061	-0.135984	-0.028973
0.243913	0.130269	0.027770
-0.260502	-0.136201	-0.029019
0.244066	0.130357	0.027788
-0.260758	-0.136338	-0.029048
0.244400	0.130528	0.027823
-0.260858	-0.136410	-0.029066
0.244900	0.130763	0.027870
-0.260774	-0.136402	-0.029068
0.245563	0.131075	0.027933
-0.260524	-0.136313	-0.029054
0.246325	0.131418	0.028001
-0.260065	-0.136124	-0.029021
0.247147	0.131782	0.028073
-0.259445	-0.135873	-0.028975
0.248068	0.132190	0.028153
-0.258702	-0.135562	-0.028918
0.249025	0.132600	0.028232
-0.257803	-0.135177	-0.028846
0.249990	0.133009	0.028311
-0.256797	-0.134746	-0.028765
0.250975	0.133430	0.028391
-0.255766	-0.134313	-0.028684
0.251971	0.133839	0.028469
-0.254659	-0.133836	-0.028593
0.252914	0.134228	0.028542
-0.253543	-0.133358	-0.028503
0.253796	0.134573	0.028606
-0.252393	-0.132860	-0.028409
0.254581	0.134874	0.028661
-0.251275	-0.132383	-0.028318
0.255294	0.135138	0.028708
-0.250215	-0.131933	-0.028233
0.255931	0.135372	0.028748
-0.249262	-0.131536	-0.028158
0.256483	0.135563	0.028780
-0.248399	-0.131175	-0.028091
0.256911	0.135694	0.028801
-0.247637	-0.130862	-0.028032
0.257229	0.135779	0.028812
-0.247023	-0.130624	-0.027989
0.257477	0.135841	0.028818
-0.246565	-0.130449	-0.027958
0.257595	0.135837	0.028812
-0.246220	-0.130324	-0.027936
0.257583	0.135776	0.028795
-0.246001	-0.130255	-0.027924
0.257466	0.135678	0.028771
-0.245931	-0.130252	-0.027926
0.257270	0.135554	0.028743
-0.246038	-0.130337	-0.027944
0.257014	0.135400	0.028709
-0.246254	-0.130455	-0.027969
0.256657	0.135213	0.028670
-0.246588	-0.130627	-0.028004
0.256228	0.134995	0.028624
-0.247020	-0.130840	-0.028046
0.255757	0.134774	0.028580
-0.247568	-0.131103	-0.028098
0.255252	0.134538	0.028533
-0.248185	-0.131392	-0.028155
0.254729	0.134309	0.028489
-0.248891	-0.131721	-0.028219
0.254213	0.134089	0.028447
-0.249637	-0.132056	-0.028284
0.253693	0.133880	0.028408
-0.250424	-0.132408	-0.028351
0.253186	0.133677	0.028371
-0.251209	-0.132753	-0.028417
0.252702	0.133496	0.028340
-0.251995	-0.133094	-0.028482
0.252261	0.133342	0.028314
-0.252765	-0.133421	-0.028543
0.251855	0.133207	0.028293
-0.253487	-0.133719	-0.028599
0.251489	0.133096	0.028277
-0.254165	-0.133997	-0.028650
0.251198	0.133029	0.028270
-0.254805	-0.134254	-0.028697
0.250951	0.132970	0.028265
-0.255334	-0.134453	-0.028732
0.250741	0.132936	0.028265
-0.255777	-0.134609	-0.028759
0.250578	0.132921	0.028268
-0.256125	-0.134720	-0.028776
0.250462	0.132925	0.028275
-0.256374	-0.134785	-0.028785
0.250400	0.132956	0.028287
-0.256550	-0.134822	-0.028788
0.250401	0.133008	0.028303
-0.256616	-0.134798	-0.028779
0.250406	0.133055	0.028317
-0.256576	-0.134734	-0.028762
0.250457	0.133121	0.028334
-0.256457	-0.134634	-0.028739
0.250544	0.133198	0.028352
-0.256272	-0.134511	-0.028711
0.250667	0.133283	0.028372
-0.256000	-0.134341	-0.028675
0.250766	0.133343	0.028385
-0.255637	-0.134140	-0.028633
0.250878	0.133406	0.028398
-0.255236	-0.133930	-0.028589
0.251017	0.133474	0.028412
-0.254803	-0.133709	-0.028544
0.251168	0.133543	0.028425
-0.254354	-0.133490	-0.028500
0.251328	0.133606	0.028435
-0.253887	-0.133266	-0.028455
0.251487	0.133665	0.028444
-0.253428	-0.133056	-0.028415
