## Supplementary material for "Visualising joint force-velocity properties in musculoskeletal models": Code&Data: A03_FB_P01_f2_ctrqOutput.csv

19.797430	16.702798	3.405300
4.037884	3.352622	0.507301
14.956210	12.184908	2.498996
6.405401	4.730086	0.867340
12.827634	10.097793	2.035437
7.686685	5.484806	1.017608
11.696632	8.892323	1.754067
8.383792	5.811601	1.066828
10.995475	8.045702	1.546556
8.757896	5.877194	1.056834
10.506283	7.367013	1.374038
8.943081	5.774983	1.009750
10.139270	6.774019	1.219829
9.020224	5.560995	0.938463
9.855318	6.225168	1.075446
9.042241	5.269456	0.850748
9.639987	5.699835	0.936705
9.047588	4.922107	0.751454
9.491020	5.188125	0.801633
9.061124	4.535508	0.644378
10.738938	4.302932	0.519805
12.040478	3.970083	0.384114
13.568845	3.738686	0.264196
15.070069	3.419115	0.121317
16.664522	3.177350	-0.005274
18.239740	2.866725	-0.150632
19.894349	2.692230	-0.260848
21.469558	2.429549	-0.393397
23.138974	2.314858	-0.489949
24.715233	2.117648	-0.605541
24.574872	2.726491	-0.413260
24.022691	2.139636	-0.540210
24.292535	2.792255	-0.364407
23.772988	2.194470	-0.489098
24.063386	2.797150	-0.327995
23.630855	2.213776	-0.449516
23.933423	2.750678	-0.305781
23.587443	2.192424	-0.421271
23.894894	2.652965	-0.297315
23.639852	2.127080	-0.405147
23.949602	2.506757	-0.302149
23.786396	2.016854	-0.401714
24.101441	2.315895	-0.320033
24.128053	1.828544	-0.421420
24.571843	2.050558	-0.362317
24.737394	1.589152	-0.459058
25.233196	1.748362	-0.419869
25.482845	1.322783	-0.510305
26.012741	1.414841	-0.492598
26.351307	1.026200	-0.581392
26.910829	1.034843	-0.590216
27.308884	0.586938	-0.697651
27.913977	0.520609	-0.725135
28.387505	0.066348	-0.832944
29.019097	-0.057735	-0.871318
29.528672	-0.498760	-0.973496
30.212692	-0.630469	-1.012380
30.770651	-1.082020	-1.113211
31.488035	-1.214200	-1.147456
32.077825	-1.660361	-1.241710
32.818061	-1.781734	-1.267689
33.430244	-2.208811	-1.351637
34.182596	-2.309503	-1.366819
34.807090	-2.707680	-1.438410
35.561357	-2.780685	-1.441684
36.188219	-3.144249	-1.500395
36.934841	-3.186615	-1.492011
37.554805	-3.513595	-1.538410
38.284894	-3.525739	-1.519418
38.889408	-3.815864	-1.554329
39.594103	-3.800499	-1.526026
40.174867	-4.053597	-1.549988
40.844637	-4.014571	-1.513550
41.392220	-4.227989	-1.526300
42.015580	-4.169595	-1.482729
42.522340	-4.342376	-1.484100
43.090235	-4.269496	-1.434228
43.548737	-4.400726	-1.423819
44.052359	-4.318498	-1.368318
44.455522	-4.408475	-1.345801
44.886765	-4.321707	-1.285143
45.227565	-4.373015	-1.250517
45.579267	-4.286201	-1.185024
45.850739	-4.304141	-1.138744
46.117156	-4.221115	-1.068619
46.312774	-4.212186	-1.011182
46.488916	-4.137139	-0.936511
46.601818	-4.114067	-0.870008
46.684133	-4.052416	-0.791522
46.708103	-4.027891	-0.717890
46.693141	-3.986134	-0.636448
46.622624	-3.973291	-0.558041
46.507664	-3.958093	-0.475215
46.311423	-4.027741	-0.397111
46.062748	-4.100574	-0.324907
45.773245	-4.158962	-0.252474
45.441236	-4.220617	-0.187369
45.077320	-4.256925	-0.122393
44.673686	-4.290019	-0.063715
44.241212	-4.291703	-0.004574
43.770832	-4.285161	0.048816
43.277234	-4.232957	0.102940
42.745602	-4.170135	0.151770
42.186221	-4.070707	0.202224
41.585174	-3.965574	0.246417
40.955333	-3.822782	0.293192
40.277479	-3.683139	0.332325
39.569960	-3.503526	0.375508
38.806144	-3.338719	0.409129
38.013232	-3.128451	0.449043
37.187671	-2.964060	0.472929
36.310671	-2.708778	0.514883
29.997469	-15.894561	-0.391029
34.730818	-2.594650	1.540808
28.760395	-11.534111	-0.893274
32.457593	-2.413110	1.436619
26.428374	-11.188511	-0.748285
29.830307	-2.636326	1.387413
23.847438	-10.826062	-0.665060
27.068070	-2.712544	1.345023
21.099559	-10.452215	-0.602257
24.179275	-2.677175	1.305659
18.208785	-10.030991	-0.549815
21.169576	-2.541512	1.268566
15.194634	-9.546044	-0.502050
12.310470	-18.316050	-0.222762
10.747388	-18.888587	-0.179610
10.960742	-13.105421	0.315375
7.714552	-15.095956	-0.327360
7.394737	-13.312414	0.213425
2.251263	-22.379037	-0.839143
1.659421	-21.499275	-0.378893
-0.364437	-22.432234	-0.455516
-1.137253	-19.326194	-0.208307
-3.309775	-20.254817	-0.429055
-4.464741	-20.607112	-0.449368
-6.071266	-21.182552	-0.535298
-7.458829	-21.698421	-0.611716
-8.852554	-22.203811	-0.689589
-10.198314	-22.711238	-0.775013
-11.513526	-23.222284	-0.869346
-12.760697	-23.704031	-0.962043
-13.945346	-24.151991	-1.052788
-15.061928	-24.566622	-1.140689
-16.105188	-24.942496	-1.224412
-17.070167	-25.275995	-1.302719
-17.951552	-25.563167	-1.374319
-18.744105	-25.800321	-1.437923
-19.442693	-25.984101	-1.492280
-20.042394	-26.111571	-1.536206
-20.538602	-26.180287	-1.568615
-20.927108	-26.188362	-1.588540
-21.204182	-26.134517	-1.595156
-21.366638	-26.018100	-1.587794
-21.411887	-25.839108	-1.565943
-21.337966	-25.598169	-1.529256
-21.143561	-25.296524	-1.477535
-20.831309	-24.938200	-1.411769
-20.450574	-24.558016	-1.347781
-19.944209	-24.124473	-1.271186
-19.329741	-23.644939	-1.183312
-18.605851	-23.122687	-1.084674
-17.776249	-22.561552	-0.975941
-16.844260	-21.965587	-0.857859
-15.813949	-21.339009	-0.731240
-14.689854	-20.686160	-0.596959
-13.477008	-20.011453	-0.455947
-12.182417	-19.320646	-0.309818
-11.310481	-18.691272	-0.421566
-10.209765	-18.058349	-0.467331
-9.200132	-17.422233	-0.506316
-8.151013	-16.790692	-0.520434
-7.081631	-16.138520	-0.510839
-5.981567	-15.449678	-0.478338
-4.852937	-14.715714	-0.424917
-3.698375	-13.932730	-0.352876
-2.522718	-13.099988	-0.264687
-1.331750	-12.218901	-0.162798
-0.131946	-11.292386	-0.049552
1.069860	-10.324428	0.072868
2.319557	-9.317476	0.204597
3.571738	-8.283267	0.341504
4.831831	-7.223403	0.483535
6.089415	-6.144963	0.628870
7.340804	-5.053775	0.777744
8.581057	-3.955347	0.929241
9.800420	-2.857139	1.080486
10.989264	-1.767154	1.229436
12.140531	-0.692551	1.374780
13.246827	0.359226	1.515289
14.237544	1.294105	1.638829
15.107492	2.097008	1.743947
16.017848	2.928243	1.853032
16.871834	3.639859	1.952743
17.688801	4.381754	2.050968
18.397705	5.048333	2.135177
19.054091	5.701954	2.214174
19.624602	6.295537	2.282304
20.132776	6.855053	2.343284
20.563068	7.359200	2.394592
20.925455	7.818735	2.437820
21.212734	8.224008	2.471874
21.429228	8.579562	2.497485
21.571825	8.881249	2.514243
21.642688	9.131280	2.522561
21.640892	9.328303	2.522384
21.567997	9.473888	2.514038
21.424408	9.568270	2.497673
21.211906	9.613198	2.473632
20.931726	9.609848	2.442181
20.585792	9.560206	2.403687
20.176139	9.466302	2.358517
19.705254	9.330626	2.307089
19.175805	9.155836	2.249837
18.590778	8.944909	2.187227
17.953368	8.701036	2.119742
17.267021	8.427662	2.047888
16.535387	8.128446	1.972190
15.762319	7.807255	1.893186
14.951843	7.468133	1.811430
14.108135	7.115254	1.727481
13.239513	6.752658	1.642074
12.385486	6.383810	1.557334
11.498518	6.010428	1.461824
10.592244	5.637115	1.360733
9.679773	5.265757	1.261469
8.760333	4.902108	1.160521
7.834967	4.540474	1.059905
6.910308	4.185669	0.959919
5.987096	3.836034	0.860633
5.068045	3.491790	0.762266
4.155004	3.152593	0.664920
3.250109	2.818441	0.568731
2.355576	2.489517	0.473843
1.473824	2.166231	0.380421
0.607452	1.849157	0.288651
-0.241116	1.538920	0.198693
-1.041184	1.238974	0.111438
-1.761908	0.952118	0.027471
-2.473157	0.672051	-0.054739
-3.151985	0.404819	-0.133205
-3.805379	0.148124	-0.208879
-4.428754	-0.096545	-0.281533
-5.023571	-0.330764	-0.351319
-5.587789	-0.554180	-0.418030
-6.117166	-0.763681	-0.481094
-6.614362	-0.963901	-0.540700
-7.075944	-1.152486	-0.596558
-7.501449	-1.328518	-0.648736
-7.889477	-1.491170	-0.697075
-8.238425	-1.639093	-0.741342
-8.548648	-1.772623	-0.781537
-8.819371	-1.891410	-0.817545
-9.050559	-1.995440	-0.849331
-9.242160	-2.084698	-0.876861
-9.394381	-2.159278	-0.900132
-9.507574	-2.219330	-0.919158
-9.582267	-2.265074	-0.933975
-9.619148	-2.296789	-0.944637
-9.619067	-2.314809	-0.951215
-9.583031	-2.319521	-0.953799
-9.512204	-2.311356	-0.952492
-9.407907	-2.290791	-0.947416
-9.271613	-2.258338	-0.938705
-9.104948	-2.214544	-0.926507
-8.909690	-2.159985	-0.910984
-8.687764	-2.095260	-0.892311
-8.441243	-2.020992	-0.870673
-8.172347	-1.937820	-0.846269
-7.883439	-1.846401	-0.819306
-7.577024	-1.747406	-0.790006
-7.255745	-1.641522	-0.758601
-6.922418	-1.529465	-0.725341
-6.580118	-1.412020	-0.690500
-6.231608	-1.289845	-0.654335
-5.880035	-1.163773	-0.617148
-5.528518	-1.034660	-0.579257
-5.180218	-0.903453	-0.541009
-4.838651	-0.771978	-0.502805
-4.507447	-0.642628	-0.465106
-4.186534	-0.518432	-0.429233
-3.893777	-0.400465	-0.396317
-3.606216	-0.287767	-0.365192
-3.322983	-0.180915	-0.335774
-3.042712	-0.078985	-0.307662
-2.765401	0.018058	-0.280678
-2.490510	0.110694	-0.254607
-2.217691	0.199277	-0.229289
-1.948312	0.283305	-0.204797
-1.682353	0.363025	-0.181052
-1.420448	0.438323	-0.158056
-1.162928	0.509301	-0.135783
-0.910367	0.575900	-0.114244
-0.663239	0.638136	-0.093440
-0.422063	0.695995	-0.073383
-0.187326	0.749489	-0.054083
0.040496	0.798630	-0.035550
0.261939	0.843659	-0.017546
0.478429	0.884932	0.000010
0.686465	0.921789	0.016773
0.886883	0.954603	0.032775
1.078811	0.983398	0.048043
1.261960	1.008249	0.062554
1.436021	1.029275	0.076300
1.600715	1.046594	0.089270
1.754232	1.057525	0.101343
1.902170	1.068823	0.113265
2.037485	1.074504	0.124029
2.162738	1.075865	0.133927
2.276614	1.072452	0.142831
2.379506	1.064684	0.150796
2.471074	1.052554	0.157795
2.551395	1.036292	0.163848
2.620344	1.015967	0.168947
2.677948	0.991736	0.173099
2.724450	0.963968	0.176346
2.759824	0.932753	0.178686
2.784307	0.898361	0.180148
2.798032	0.860971	0.180748
2.801260	0.820831	0.180515
2.794233	0.778158	0.179475
2.777265	0.733196	0.177658
2.750684	0.686183	0.175098
2.714865	0.637366	0.171829
2.670214	0.586992	0.167888
2.617160	0.535307	0.163315
2.556170	0.482560	0.158149
2.487736	0.428998	0.152434
2.412377	0.374866	0.146212
2.330636	0.320407	0.139529
2.243075	0.265858	0.132429
2.150286	0.211456	0.124959
2.052885	0.157432	0.117168
1.951468	0.104001	0.109101
1.846662	0.051382	0.100805
1.739089	-0.000221	0.092328
1.629382	-0.050612	0.083715
1.517456	-0.100403	0.074900
1.405542	-0.147813	0.066170
1.292793	-0.193909	0.057367
1.181040	-0.237539	0.048703
1.069926	-0.279303	0.040093
0.960781	-0.318464	0.031681
0.853569	-0.355347	0.023430
0.749267	-0.389475	0.015443
0.648003	-0.421017	0.007709
0.550492	-0.449667	0.000302
0.456916	-0.475505	-0.006773
0.367499	-0.498383	-0.013492
0.282719	-0.518286	-0.019812
0.202693	-0.535146	-0.025774
0.127522	-0.548971	-0.031383
0.057384	-0.559702	-0.036602
-0.008413	-0.566373	-0.041141
-0.070864	-0.570070	-0.045229
-0.129464	-0.569797	-0.048738
-0.184698	-0.566568	-0.051765
-0.235816	-0.559834	-0.054222
-0.283482	-0.550306	-0.056222
-0.327190	-0.537772	-0.057712
-0.367383	-0.522743	-0.058770
-0.404248	-0.505987	-0.059411
-0.438879	-0.489040	-0.059824
-0.469858	-0.470715	-0.059848
-0.497227	-0.450531	-0.059498
-0.521196	-0.428687	-0.058831
-0.541710	-0.405213	-0.057850
-0.558946	-0.380316	-0.056591
-0.573006	-0.354192	-0.055081
-0.584044	-0.327059	-0.053349
-0.591989	-0.298862	-0.051386
-0.597197	-0.269981	-0.049249
-0.599626	-0.240464	-0.046935
-0.599579	-0.210619	-0.044488
-0.597096	-0.180552	-0.041918
-0.592429	-0.150521	-0.039259
-0.585667	-0.120654	-0.036525
-0.577030	-0.091171	-0.033746
-0.566638	-0.062208	-0.030936
-0.554701	-0.033968	-0.028125
-0.541301	-0.006529	-0.025319
-0.526669	0.019908	-0.022547
-0.510378	0.045882	-0.019733
-0.493669	0.070182	-0.017058
-0.475771	0.093397	-0.014413
-0.457599	0.114835	-0.011919
-0.438659	0.134874	-0.009503
-0.419603	0.153042	-0.007247
-0.400126	0.169591	-0.005105
-0.380699	0.184203	-0.003134
-0.361131	0.197057	-0.001302
-0.341762	0.207951	0.000353
-0.322469	0.217027	0.001856
-0.303482	0.224169	0.003181
-0.284748	0.229502	0.004346
-0.266430	0.232973	0.005336
-0.248480	0.234707	0.006167
-0.231015	0.234704	0.006830
-0.213994	0.233090	0.007342
-0.197491	0.229908	0.007700
-0.181469	0.225289	0.007919
-0.165972	0.219305	0.008002
-0.150959	0.212092	0.007964
-0.136450	0.203746	0.007811
-0.122405	0.194403	0.007558
-0.108826	0.184170	0.007214
-0.095666	0.173185	0.006798
-0.082898	0.161561	0.006325
-0.070654	0.149154	0.005794
-0.058216	0.137017	0.005308
-0.046570	0.124232	0.004741
-0.035167	0.111094	0.004173
-0.024242	0.097567	0.003564
-0.013532	0.083859	0.002954
-0.003268	0.069823	0.002317
0.006968	0.055969	0.001712
0.016815	0.041942	0.001081
0.026782	0.028314	0.000510
0.036338	0.014731	-0.000069
0.045994	0.001654	-0.000579
0.055360	-0.011148	-0.001069
0.064436	-0.023836	-0.001541
0.073790	-0.035559	-0.001907
0.082734	-0.046929	-0.002257
0.092022	-0.057212	-0.002484
0.100914	-0.066973	-0.002687
0.110132	-0.075563	-0.002760
0.118979	-0.083486	-0.002799
0.128103	-0.090183	-0.002709
0.136870	-0.096107	-0.002576
0.145848	-0.100776	-0.002319
0.154462	-0.104604	-0.002015
0.163207	-0.107178	-0.001593
0.171562	-0.108883	-0.001125
0.179958	-0.109365	-0.000549
0.187916	-0.108988	0.000069
0.195819	-0.107450	0.000783
0.203225	-0.105097	0.001531
0.210466	-0.101670	0.002360
0.217131	-0.097508	0.003209
0.223528	-0.092383	0.004123
0.229264	-0.086627	0.005043
0.234628	-0.080038	0.006009
0.239243	-0.072947	0.006965
0.243388	-0.065167	0.007949
0.246701	-0.057029	0.008904
0.249454	-0.048355	0.009868
0.251295	-0.039478	0.010786
0.252501	-0.030222	0.011694
0.252723	-0.020928	0.012538
0.252209	-0.011490	0.013352
0.250684	-0.002155	0.014088
0.248436	0.007286	0.014784
0.245336	0.016817	0.015414
0.241327	0.026102	0.015980
0.236469	0.035268	0.016469
0.230593	0.044003	0.016856
0.223898	0.052452	0.017160
0.216152	0.060311	0.017344
0.207623	0.067755	0.017440
0.198054	0.074488	0.017407
0.187679	0.080729	0.017294
0.176265	0.085960	0.017001
0.164363	0.090793	0.016669
0.151180	0.094556	0.016159
0.137575	0.097806	0.015599
0.122842	0.100003	0.014879
0.107706	0.101594	0.014099
0.091634	0.102159	0.013175
0.075230	0.102075	0.012189
0.058080	0.101011	0.011077
0.040697	0.099291	0.009908
0.022766	0.096658	0.008630
0.004729	0.093395	0.007303
-0.013655	0.089302	0.005887
-0.031992	0.084666	0.004441
-0.050512	0.079269	0.002920
-0.068789	0.073401	0.001383
-0.087040	0.066884	-0.000207
-0.104880	0.059990	-0.001798
-0.122506	0.052566	-0.003424
-0.139523	0.044872	-0.005028
-0.156118	0.036778	-0.006642
-0.171943	0.028528	-0.008216
-0.187153	0.020009	-0.009777
-0.201436	0.011454	-0.011281
-0.214935	0.002755	-0.012751
-0.227359	-0.005856	-0.014145
-0.239045	-0.014804	-0.015510
-0.249359	-0.023430	-0.016762
-0.258854	-0.032223	-0.017973
-0.266833	-0.040565	-0.019050
-0.273889	-0.048927	-0.020073
-0.279336	-0.056720	-0.020947
-0.283795	-0.064433	-0.021757
-0.286567	-0.071452	-0.022404
-0.288302	-0.078274	-0.022978
-0.288320	-0.084307	-0.023382
-0.287277	-0.090047	-0.023704
-0.284512	-0.094917	-0.023847
-0.280813	-0.099425	-0.023941
-0.275364	-0.103011	-0.023842
-0.268926	-0.106137	-0.023662
-0.260869	-0.108328	-0.023301
-0.251837	-0.109999	-0.022850
-0.241313	-0.110728	-0.022229
-0.229879	-0.110911	-0.021519
-0.217088	-0.110159	-0.020649
-0.203491	-0.108861	-0.019693
-0.188681	-0.106661	-0.018592
-0.173200	-0.103894	-0.017406
-0.156737	-0.100293	-0.016093
-0.139715	-0.096215	-0.014719
-0.121819	-0.091347	-0.013230
-0.103568	-0.086076	-0.011698
-0.084621	-0.080086	-0.010068
-0.065512	-0.073779	-0.008413
-0.045901	-0.066838	-0.006680
-0.026333	-0.059677	-0.004941
-0.006459	-0.051975	-0.003143
0.013163	-0.044164	-0.001362
0.032901	-0.035972	0.000446
0.052267	-0.027740	0.002228
0.071513	-0.019206	0.004024
0.090129	-0.010756	0.005765
0.108441	-0.002097	0.007500
0.125919	0.006355	0.009159
0.143014	0.015076	0.010807
0.159001	0.023412	0.012347
0.174472	0.031901	0.013865
0.188638	0.039876	0.015252
0.202159	0.047908	0.016604
0.214213	0.055310	0.017807
0.225504	0.062670	0.018961
0.235205	0.069301	0.019954
0.244039	0.075792	0.020886
0.251200	0.081477	0.021647
0.257411	0.086930	0.022337
0.261905	0.091519	0.022850
0.265390	0.095797	0.023284
0.267151	0.099174	0.023540
0.267872	0.102176	0.023711
0.266900	0.104262	0.023706
0.264885	0.105926	0.023614
0.261238	0.106679	0.023349
0.256605	0.106985	0.023004
0.250475	0.106408	0.022511
0.243350	0.105381	0.021922
0.234823	0.103500	0.021184
0.225418	0.101196	0.020365
0.214719	0.098088	0.019402
0.203274	0.094595	0.018371
0.190681	0.090367	0.017210
0.177478	0.085805	0.015993
0.163293	0.080589	0.014663
0.148650	0.075106	0.013290
0.133205	0.069058	0.011824
0.117450	0.062833	0.010334
0.101058	0.056105	0.008763
0.084578	0.049307	0.007191
0.067600	0.042136	0.005564
0.050661	0.034966	0.003950
0.033421	0.027490	0.002300
0.016439	0.020178	0.000688
-0.000739	0.012563	-0.000951
-0.017465	0.005213	-0.002535
-0.034238	-0.002344	-0.004129
-0.050387	-0.009593	-0.005647
-0.066444	-0.017035	-0.007165
-0.081612	-0.023955	-0.008577
-0.096596	-0.031018	-0.009981
-0.110492	-0.037448	-0.011257
-0.124107	-0.043976	-0.012519
-0.136463	-0.049773	-0.013634
-0.148448	-0.055618	-0.014728
-0.159029	-0.060645	-0.015660
-0.169170	-0.065688	-0.016565
-0.177786	-0.069835	-0.017297
-0.185916	-0.073979	-0.017999
-0.192423	-0.077160	-0.018518
-0.198424	-0.080332	-0.019008
-0.202729	-0.082488	-0.019307
-0.206531	-0.084640	-0.019580
-0.208590	-0.085736	-0.019657
-0.210178	-0.086849	-0.019715
-0.209999	-0.086878	-0.019573
-0.209404	-0.086959	-0.019420
-0.207041	-0.085941	-0.019068
-0.204344	-0.085023	-0.018715
-0.199900	-0.083001	-0.018165
-0.195224	-0.081141	-0.017627
-0.188839	-0.078182	-0.016893
-0.182368	-0.075460	-0.016192
-0.174258	-0.071655	-0.015305
-0.166168	-0.068175	-0.014457
-0.156498	-0.063621	-0.013425
-0.147026	-0.059499	-0.012453
-0.136029	-0.054317	-0.011300
-0.125424	-0.049681	-0.010229
-0.113361	-0.044000	-0.008982
-0.101900	-0.039008	-0.007843
-0.089041	-0.032975	-0.006530
-0.076992	-0.027751	-0.005350
-0.063603	-0.021478	-0.003999
-0.051255	-0.016172	-0.002808
-0.037605	-0.009791	-0.001446
-0.025255	-0.004551	-0.000275
-0.011609	0.001792	0.001068
0.000522	0.006841	0.002197
0.013939	0.013068	0.003501
0.025545	0.017746	0.004545
0.038497	0.023682	0.005780
0.049329	0.027898	0.006723
0.061533	0.033414	0.007864
0.071383	0.037069	0.008685
0.082611	0.042058	0.009711
0.091288	0.045065	0.010393
0.101348	0.049438	0.011287
0.108687	0.051730	0.011818
0.117420	0.055419	0.012567
0.123292	0.056947	0.012937
0.130576	0.059907	0.013531
0.134886	0.060643	0.013734
0.140635	0.062849	0.014170
0.143325	0.062783	0.014205
0.147493	0.064231	0.014481
0.148541	0.063375	0.014350
0.151119	0.064083	0.014469
0.150538	0.062464	0.014178
0.151555	0.062467	0.014147
0.149391	0.060130	0.013704
0.148909	0.059483	0.013534
0.145239	0.056486	0.012951
0.143354	0.055257	0.012655
0.138281	0.051669	0.011945
0.135117	0.049940	0.011539
0.128770	0.045840	0.010719
0.124466	0.043691	0.010219
0.117027	0.039197	0.009312
0.111774	0.036762	0.008744
0.103323	0.031868	0.007754
0.097332	0.029268	0.007137
0.088020	0.024052	0.006079
0.081505	0.021405	0.005438
0.071495	0.015944	0.004330
0.064681	0.013380	0.003688
0.054133	0.007742	0.002545
0.047251	0.005390	0.001928
0.036320	-0.000364	0.000764
0.029602	-0.002378	0.000198
0.018426	-0.008207	-0.000975
0.012070	-0.009772	-0.001471
0.000807	-0.015589	-0.002636
-0.004973	-0.016592	-0.003038
-0.016189	-0.022343	-0.004181
-0.021204	-0.022673	-0.004464
-0.032270	-0.028346	-0.005581
-0.036306	-0.027903	-0.005725
-0.047136	-0.033492	-0.006811
-0.050009	-0.032188	-0.006799
-0.060537	-0.037700	-0.007853
-0.062080	-0.035458	-0.007669
-0.072266	-0.040918	-0.008692
-0.072330	-0.037669	-0.008323
-0.082161	-0.043125	-0.009320
-0.080612	-0.038805	-0.008754
-0.090109	-0.044324	-0.009735
-0.086829	-0.038878	-0.008961
-0.096044	-0.044546	-0.009939
-0.090926	-0.037920	-0.008947
-0.099949	-0.043848	-0.009940
-0.092896	-0.035986	-0.008722
-0.101852	-0.042308	-0.009751
-0.092773	-0.033150	-0.008298
-0.101826	-0.040027	-0.009387
-0.090632	-0.029505	-0.007689
-0.100001	-0.037146	-0.008872
-0.086559	-0.025130	-0.006912
-0.096529	-0.033779	-0.008229
-0.080708	-0.020157	-0.005989
-0.091565	-0.030036	-0.007480
-0.073256	-0.014706	-0.004945
-0.085309	-0.026054	-0.006651
-0.064394	-0.008894	-0.003802
-0.077992	-0.021979	-0.005771
-0.054332	-0.002837	-0.002586
-0.069846	-0.017959	-0.004865
-0.043274	0.003361	-0.001319
-0.061102	-0.014101	-0.003956
-0.031465	0.009557	-0.000025
-0.051982	-0.010501	-0.003070
-0.019163	0.015613	0.001269
-0.042698	-0.007283	-0.002222
-0.006600	0.021453	0.002538
-0.033518	-0.004578	-0.001443
0.006044	0.027020	0.003769
-0.024705	-0.002508	-0.000760
0.018616	0.032285	0.004951
-0.016517	-0.001188	-0.000201
0.030983	0.037236	0.006078
-0.009192	-0.000713	0.000212
0.043039	0.041878	0.007147
-0.002951	-0.001152	0.000460
0.054678	0.046216	0.008153
0.002030	-0.002545	0.000532
0.065801	0.050265	0.009093
0.005611	-0.004915	0.000419
0.076332	0.054058	0.009966
0.007680	-0.008263	0.000118
0.086216	0.057642	0.010776
0.008149	-0.012575	-0.000372
0.095425	0.061072	0.011530
0.006965	-0.017816	-0.001050
0.103944	0.064406	0.012233
0.004113	-0.023929	-0.001910
0.111773	0.067700	0.012895
-0.000386	-0.030839	-0.002941
0.118922	0.071006	0.013522
-0.006475	-0.038448	-0.004128
0.125404	0.074361	0.014121
-0.014049	-0.046634	-0.005453
0.131230	0.077799	0.014698
-0.022978	-0.055267	-0.006896
0.136416	0.081342	0.015259
-0.033104	-0.064203	-0.008432
0.140973	0.084998	0.015804
-0.044241	-0.073295	-0.010037
0.144902	0.088767	0.016331
-0.056175	-0.082389	-0.011683
0.148230	0.092638	0.016844
-0.068698	-0.091332	-0.013342
0.150977	0.096581	0.017345
-0.081584	-0.099971	-0.014989
0.153138	0.100530	0.017827
-0.094573	-0.108132	-0.016591
0.154663	0.104358	0.018280
-0.107349	-0.115595	-0.018110
0.155484	0.107951	0.018687
-0.119615	-0.122190	-0.019512
0.155555	0.111206	0.019036
-0.131111	-0.127785	-0.020766
0.154851	0.114040	0.019317
-0.141612	-0.132286	-0.021848
0.153366	0.116384	0.019519
-0.150954	-0.135632	-0.022740
0.151105	0.118205	0.019639
-0.159023	-0.137823	-0.023437
0.148140	0.119470	0.019674
-0.165716	-0.138896	-0.023937
0.144559	0.120188	0.019629
-0.171013	-0.138909	-0.024243
0.140460	0.120372	0.019508
-0.174912	-0.137931	-0.024360
0.135928	0.120025	0.019313
-0.177409	-0.136044	-0.024292
0.131046	0.119168	0.019047
-0.178548	-0.133353	-0.024054
0.125919	0.117833	0.018718
-0.178399	-0.129972	-0.023665
0.120655	0.116056	0.018335
-0.177050	-0.126021	-0.023142
0.115352	0.113879	0.017907
-0.174599	-0.121618	-0.022506
0.110104	0.111348	0.017442
-0.171155	-0.116880	-0.021776
0.104995	0.108507	0.016950
-0.166829	-0.111914	-0.020971
0.100095	0.105396	0.016435
-0.161730	-0.106817	-0.020110
0.095459	0.102054	0.015906
-0.155965	-0.101674	-0.019207
0.091132	0.098522	0.015367
-0.149721	-0.096684	-0.018292
0.087274	0.094969	0.014842
-0.143200	-0.091976	-0.017390
0.083998	0.091504	0.014348
-0.136554	-0.087623	-0.016520
0.081351	0.088178	0.013894
-0.129890	-0.083667	-0.015694
0.079346	0.085031	0.013484
-0.123289	-0.080123	-0.014921
0.077966	0.082083	0.013121
-0.116815	-0.076992	-0.014204
0.077182	0.079352	0.012805
-0.110524	-0.074269	-0.013547
0.076952	0.076851	0.012535
-0.104463	-0.071937	-0.012950
0.077230	0.074592	0.012312
-0.098672	-0.069976	-0.012413
0.077963	0.072584	0.012132
-0.093190	-0.068384	-0.011941
0.079124	0.070860	0.012000
-0.088078	-0.067136	-0.011531
0.080660	0.069431	0.011914
-0.083379	-0.066214	-0.011184
0.082524	0.068307	0.011872
-0.079123	-0.065590	-0.010896
0.084658	0.067485	0.011871
-0.075327	-0.065234	-0.010665
0.087005	0.066964	0.011908
-0.072011	-0.065119	-0.010488
0.089512	0.066742	0.011980
-0.069194	-0.065219	-0.010364
0.092129	0.066811	0.012086
-0.066891	-0.065510	-0.010290
0.094800	0.067161	0.012221
-0.065109	-0.065971	-0.010265
0.097480	0.067781	0.012383
-0.063861	-0.066587	-0.010286
0.100106	0.068626	0.012565
-0.063115	-0.067304	-0.010348
0.102582	0.069616	0.012757
-0.062802	-0.068042	-0.010438
0.104823	0.070700	0.012949
-0.062876	-0.068763	-0.010550
0.106764	0.071836	0.013132
-0.063303	-0.069440	-0.010678
0.108361	0.072992	0.013301
-0.064055	-0.070056	-0.010817
0.109579	0.074133	0.013452
-0.065105	-0.070602	-0.010965
0.110394	0.075230	0.013580
-0.066425	-0.071069	-0.011118
0.110791	0.076254	0.013681
-0.067987	-0.071458	-0.011275
0.110761	0.077177	0.013752
-0.069763	-0.071768	-0.011434
0.110304	0.077974	0.013792
-0.071721	-0.072003	-0.011591
0.109429	0.078627	0.013798
-0.073832	-0.072172	-0.011747
0.108154	0.079116	0.013771
-0.076062	-0.072281	-0.011900
0.106502	0.079432	0.013710
-0.078382	-0.072344	-0.012048
0.104506	0.079565	0.013616
-0.080759	-0.072368	-0.012191
0.102201	0.079513	0.013491
-0.083167	-0.072365	-0.012327
0.099632	0.079278	0.013338
-0.085572	-0.072345	-0.012456
0.096844	0.078859	0.013158
-0.087934	-0.072316	-0.012577
0.093888	0.078269	0.012955
-0.090221	-0.072294	-0.012690
0.090825	0.077527	0.012734
-0.092414	-0.072283	-0.012794
0.087709	0.076646	0.012498
-0.094483	-0.072298	-0.012889
0.084605	0.075656	0.012253
-0.096435	-0.072387	-0.012978
0.081621	0.074631	0.012012
-0.098275	-0.072570	-0.013067
0.078841	0.073615	0.011783
-0.099998	-0.072853	-0.013155
0.076330	0.072642	0.011572
-0.101587	-0.073234	-0.013243
0.074142	0.071739	0.011386
-0.103023	-0.073705	-0.013331
0.072322	0.070933	0.011229
-0.104287	-0.074255	-0.013417
0.070905	0.070247	0.011106
-0.105364	-0.074872	-0.013500
0.069919	0.069700	0.011019
-0.106237	-0.075541	-0.013578
0.069381	0.069309	0.010971
-0.106895	-0.076243	-0.013651
0.069301	0.069087	0.010963
-0.107330	-0.076966	-0.013715
0.069682	0.069045	0.010997
-0.107539	-0.077692	-0.013772
0.070515	0.069190	0.011071
-0.107521	-0.078407	-0.013818
0.071787	0.069523	0.011187
-0.107284	-0.079096	-0.013854
0.073473	0.070045	0.011342
-0.106835	-0.079747	-0.013879
0.075545	0.070751	0.011533
-0.106189	-0.080348	-0.013893
0.077963	0.071629	0.011759
-0.105362	-0.080890	-0.013896
0.080683	0.072668	0.012014
-0.104375	-0.081370	-0.013889
0.083664	0.073857	0.012296
-0.103257	-0.081792	-0.013875
0.086861	0.075183	0.012602
-0.102047	-0.082155	-0.013855
0.090210	0.076612	0.012924
-0.100758	-0.082441	-0.013827
0.093630	0.078097	0.013255
-0.099401	-0.082630	-0.013791
0.097044	0.079601	0.013587
-0.097990	-0.082714	-0.013744
0.100380	0.081088	0.013910
-0.096541	-0.082687	-0.013687
0.103567	0.082522	0.014218
-0.095074	-0.082550	-0.013621
0.106543	0.083870	0.014504
-0.093614	-0.082306	-0.013545
0.109249	0.085103	0.014762
-0.092184	-0.081963	-0.013463
0.111636	0.086196	0.014987
-0.090811	-0.081532	-0.013375
0.113662	0.087126	0.015175
-0.089521	-0.081026	-0.013284
0.115296	0.087876	0.015323
-0.088339	-0.080461	-0.013193
0.116514	0.088435	0.015429
-0.087290	-0.079855	-0.013104
0.117300	0.088791	0.015491
-0.086393	-0.079223	-0.013019
0.117649	0.088942	0.015508
-0.085667	-0.078584	-0.012941
0.117562	0.088886	0.015482
-0.085125	-0.077954	-0.012871
0.117051	0.088627	0.015413
-0.084776	-0.077348	-0.012811
0.116132	0.088173	0.015304
-0.084624	-0.076779	-0.012763
0.114832	0.087533	0.015157
-0.084669	-0.076258	-0.012727
0.113179	0.086723	0.014974
-0.084906	-0.075795	-0.012704
0.111212	0.085757	0.014761
-0.085334	-0.075409	-0.012695
0.108984	0.084669	0.014523
-0.085955	-0.075121	-0.012702
0.106561	0.083499	0.014268
-0.086765	-0.074939	-0.012726
0.104003	0.082278	0.014003
-0.087754	-0.074868	-0.012767
0.101365	0.081038	0.013733
-0.088901	-0.074908	-0.012824
0.098705	0.079803	0.013464
-0.090180	-0.075049	-0.012895
0.096074	0.078598	0.013202
-0.091560	-0.075283	-0.012979
0.093518	0.077442	0.012950
-0.093006	-0.075595	-0.013071
0.091079	0.076355	0.012714
-0.094483	-0.075973	-0.013170
0.088800	0.075360	0.012497
-0.095960	-0.076408	-0.013274
0.086724	0.074477	0.012305
-0.097412	-0.076887	-0.013380
0.084886	0.073722	0.012139
-0.098807	-0.077393	-0.013485
0.083312	0.073104	0.012003
-0.100115	-0.077912	-0.013586
0.082025	0.072632	0.011898
-0.101310	-0.078429	-0.013681
0.081041	0.072311	0.011825
-0.102368	-0.078931	-0.013768
0.080369	0.072143	0.011784
-0.103270	-0.079405	-0.013844
0.080013	0.072127	0.011776
-0.104000	-0.079842	-0.013908
0.079971	0.072260	0.011800
-0.104546	-0.080231	-0.013960
0.080237	0.072536	0.011855
-0.104904	-0.080569	-0.013998
0.080793	0.072938	0.011938
-0.105063	-0.080839	-0.014020
0.081606	0.073443	0.012044
-0.105010	-0.081027	-0.014025
0.082647	0.074031	0.012171
-0.104744	-0.081125	-0.014013
0.083882	0.074684	0.012313
-0.104270	-0.081130	-0.013982
0.085277	0.075386	0.012468
-0.103600	-0.081043	-0.013933
0.086797	0.076117	0.012631
-0.102746	-0.080869	-0.013870
0.088412	0.076864	0.012800
-0.101735	-0.080617	-0.013792
0.090089	0.077613	0.012970
-0.100593	-0.080295	-0.013703
0.091794	0.078348	0.013139
-0.099344	-0.079912	-0.013604
0.093492	0.079053	0.013303
-0.098017	-0.079480	-0.013498
0.095150	0.079714	0.013459
-0.096641	-0.079010	-0.013387
0.096738	0.080320	0.013603
-0.095245	-0.078513	-0.013273
0.098225	0.080858	0.013734
-0.093859	-0.078000	-0.013160
0.099584	0.081319	0.013849
-0.092508	-0.077483	-0.013048
0.100791	0.081691	0.013945
-0.091215	-0.076971	-0.012941
0.101824	0.081968	0.014021
-0.090000	-0.076473	-0.012839
0.102666	0.082144	0.014075
-0.088884	-0.075998	-0.012744
0.103305	0.082217	0.014107
-0.087884	-0.075556	-0.012659
0.103732	0.082187	0.014117
-0.087017	-0.075155	-0.012584
0.103947	0.082057	0.014104
-0.086302	-0.074812	-0.012523
0.103962	0.081844	0.014072
-0.085757	-0.074538	-0.012476
0.103791	0.081561	0.014023
-0.085393	-0.074341	-0.012445
0.103450	0.081220	0.013959
-0.085216	-0.074224	-0.012432
0.102954	0.080833	0.013882
