## Supplementary material for "Visualising joint force-velocity properties in musculoskeletal models": Code&Data: A03_FB_P01_s1_ctrqOutput.csv

-0.883067	-0.268006	-0.039267
-0.019414	-0.004703	-0.000668
-0.895070	-0.272904	-0.040023
-0.035406	-0.008527	-0.001181
-0.901966	-0.276149	-0.040559
-0.047703	-0.011298	-0.001525
-0.903787	-0.277803	-0.040875
-0.056494	-0.012932	-0.001694
-0.900289	-0.277898	-0.040970
-0.060976	-0.013409	-0.001688
-0.892512	-0.276536	-0.040855
-0.061549	-0.012705	-0.001510
-0.880397	-0.273810	-0.040539
-0.058338	-0.010869	-0.001167
-0.864358	-0.269825	-0.040036
-0.051553	-0.007976	-0.000674
-0.844871	-0.264710	-0.039363
-0.041481	-0.004121	-0.000044
-0.822461	-0.258610	-0.038540
-0.028478	0.000582	0.000705
-0.797684	-0.251671	-0.037588
-0.012951	0.005996	0.001551
-0.771110	-0.243968	-0.036536
0.004384	0.011902	0.002477
-0.742731	-0.235682	-0.035406
0.023266	0.018201	0.003461
-0.712679	-0.226995	-0.034221
0.042023	0.024639	0.004473
-0.681303	-0.218013	-0.033000
0.060201	0.031025	0.005485
-0.649239	-0.208884	-0.031763
0.077388	0.037189	0.006470
-0.617122	-0.199763	-0.030531
0.093224	0.042983	0.007403
-0.585562	-0.190807	-0.029322
0.107395	0.048274	0.008263
-0.555131	-0.182163	-0.028154
0.119638	0.052945	0.009029
-0.526349	-0.173968	-0.027044
0.129739	0.056901	0.009685
-0.499674	-0.166344	-0.026007
0.137537	0.060065	0.010215
-0.475493	-0.159398	-0.025057
0.142920	0.062380	0.010611
-0.454114	-0.153220	-0.024206
0.145825	0.063810	0.010865
-0.435769	-0.147880	-0.023464
0.146240	0.064340	0.010975
-0.420607	-0.143428	-0.022839
0.144199	0.063974	0.010941
-0.408699	-0.139897	-0.022336
0.139784	0.062736	0.010767
-0.400041	-0.137297	-0.021958
0.133117	0.060666	0.010459
-0.394560	-0.135619	-0.021706
0.124362	0.057820	0.010025
-0.392117	-0.134838	-0.021578
0.113721	0.054267	0.009478
-0.392516	-0.134908	-0.021568
0.101425	0.050088	0.008830
-0.395513	-0.135771	-0.021671
0.086044	0.045317	0.008091
-0.399083	-0.137216	-0.021872
0.071327	0.040045	0.007280
-6.749203	-0.502854	-0.015586
-5.132879	-0.238575	-0.038274
-10.924649	-0.963840	-0.073227
-10.599188	-0.723970	-0.074734
-14.135208	-1.329234	-0.096095
-15.609370	-1.326062	-0.084178
-18.105169	-1.718677	-0.088711
-19.380564	-1.796815	-0.063014
-21.031599	-2.069415	-0.055253
-22.001334	-2.158935	-0.019653
-18.788323	-1.744166	-0.033026
-17.980428	-1.811394	0.005916
-15.465237	-1.500931	-0.008919
-13.891966	-1.361482	0.029322
-11.115547	-1.031511	0.027114
-10.612761	-1.033241	0.046991
-8.723396	-0.699447	0.051998
-7.971901	-0.645845	0.063513
-6.388181	-0.358214	0.070444
-5.595880	-0.270190	0.077018
-4.228134	-0.015187	0.083286
-3.426606	0.090503	0.086521
-2.231809	0.307904	0.091189
-1.513727	0.397223	0.092518
-0.420769	0.604877	0.095851
0.198156	0.679076	0.094290
1.237087	0.882161	0.096370
1.874687	0.963840	0.092142
2.767799	1.137960	0.092965
3.332222	1.209987	0.086784
4.089987	1.356808	0.086321
4.575426	1.416913	0.078893
5.205118	1.537479	0.077422
5.608428	1.584607	0.069360
6.115616	1.679919	0.067211
6.435286	1.713614	0.059051
6.825004	1.784702	0.056546
7.060541	1.804690	0.048724
7.337970	1.852563	0.046129
7.489613	1.858487	0.038955
7.660345	1.884044	0.036454
7.728950	1.875341	0.030094
7.798872	1.879265	0.027786
7.786510	1.855040	0.022188
7.765881	1.837539	0.019636
7.679350	1.797093	0.014333
7.576428	1.759545	0.011525
7.420649	1.703435	0.006451
7.244090	1.647616	0.003392
7.025233	1.576889	-0.001505
6.784128	1.504958	-0.004761
6.509255	1.421332	-0.009443
6.212832	1.335884	-0.012929
5.890335	1.241241	-0.017603
5.548296	1.144742	-0.021278
5.186223	1.041488	-0.025766
4.808411	0.936507	-0.029521
4.416401	0.826787	-0.033816
4.013029	0.715892	-0.037532
3.600924	0.602118	-0.041550
3.182319	0.487868	-0.045167
2.759994	0.372441	-0.048902
2.335881	0.257517	-0.052302
1.912720	0.142892	-0.055707
1.492249	0.029786	-0.058825
1.076995	-0.081742	-0.061878
0.668188	-0.190754	-0.064677
0.268442	-0.297012	-0.067328
-0.121107	-0.399900	-0.069709
-0.504187	-0.500475	-0.071849
-0.883254	-0.598842	-0.073616
-1.242802	-0.691260	-0.075169
-1.593101	-0.780288	-0.076454
-1.923052	-0.862906	-0.077435
-2.239463	-0.941114	-0.078190
-2.534652	-1.012568	-0.078602
-2.812978	-1.078776	-0.078801
-3.069270	-1.137993	-0.078645
-3.306257	-1.191335	-0.078276
-3.520569	-1.237557	-0.077559
-3.713921	-1.277487	-0.076625
-3.884214	-1.310280	-0.075357
-4.032594	-1.336574	-0.073871
-4.157848	-1.355829	-0.072073
-4.260828	-1.368559	-0.070059
-4.340970	-1.374469	-0.067761
-4.399018	-1.374003	-0.065255
-4.434882	-1.367051	-0.062495
-4.449309	-1.354022	-0.059543
-4.442561	-1.334945	-0.056368
-4.415444	-1.310216	-0.053023
-4.368492	-1.279970	-0.049489
-4.302597	-1.244603	-0.045811
-4.218497	-1.204328	-0.041982
-4.117177	-1.159544	-0.038039
-3.999534	-1.110522	-0.033983
-3.866632	-1.057665	-0.029848
-3.719487	-1.001284	-0.025639
-3.559228	-0.941784	-0.021389
-3.386953	-0.879500	-0.017105
-3.203837	-0.814835	-0.012817
-3.011029	-0.748137	-0.008538
-2.809727	-0.679802	-0.004292
-2.601104	-0.610179	-0.000095
-2.386357	-0.539652	0.004030
-2.166011	-0.468878	0.007849
-1.942416	-0.397647	0.011717
-1.715612	-0.326841	0.015289
-1.487754	-0.256291	0.018847
-1.259037	-0.186768	0.022115
-1.031373	-0.118166	0.025316
-0.805072	-0.051142	0.028233
-0.581815	0.014355	0.031040
-0.361793	0.077798	0.033578
-0.146179	0.139230	0.035997
0.063768	0.198101	0.038132
0.266700	0.254593	0.040108
0.461791	0.308299	0.041801
0.650033	0.359190	0.043301
0.829368	0.406781	0.044553
1.000283	0.451279	0.045596
1.161153	0.492198	0.046393
1.312375	0.529769	0.046981
1.452615	0.563574	0.047323
1.582252	0.593846	0.047456
1.700213	0.620241	0.047345
1.806885	0.642993	0.047026
1.901433	0.661831	0.046468
1.984278	0.676991	0.045705
2.054802	0.688271	0.044712
2.113470	0.695910	0.043519
2.159861	0.699771	0.042107
2.194495	0.700099	0.040506
2.217129	0.696814	0.038700
2.228338	0.690168	0.036720
2.228041	0.680132	0.034555
2.216869	0.666968	0.032235
2.194879	0.650689	0.029753
2.162761	0.631565	0.027137
2.120595	0.609636	0.024388
2.069247	0.585200	0.021531
2.008955	0.558323	0.018568
1.940547	0.529302	0.015527
1.864345	0.498231	0.012412
1.781195	0.465408	0.009249
1.691491	0.430947	0.006043
1.596086	0.395144	0.002822
1.495426	0.358129	-0.000408
1.390315	0.320210	-0.003605
1.280994	0.281632	-0.006674
1.168863	0.242441	-0.009769
1.053825	0.203014	-0.012727
0.937287	0.163407	-0.015665
0.819181	0.123950	-0.018456
0.700833	0.084735	-0.021187
0.578576	0.045670	-0.023748
0.467945	0.008542	-0.026248
0.341717	-0.029973	-0.028539
0.239188	-0.064213	-0.030731
0.115744	-0.101332	-0.032735
0.016735	-0.132479	-0.034567
-0.104302	-0.167996	-0.036249
-0.189341	-0.194270	-0.037726
-0.306221	-0.227644	-0.039110
-0.384698	-0.250266	-0.040102
-0.490214	-0.279861	-0.041217
-0.560190	-0.298630	-0.041733
-0.653159	-0.323980	-0.042550
-0.713151	-0.338669	-0.042611
-0.795505	-0.359592	-0.043110
-0.838887	-0.369558	-0.042742
-0.908688	-0.386391	-0.042895
-0.941405	-0.391609	-0.042124
-0.995696	-0.403795	-0.041959
-1.016473	-0.404624	-0.040796
-1.055465	-0.412034	-0.040325
-1.068663	-0.409588	-0.038778
-1.083158	-0.410275	-0.038051
-1.087923	-0.404918	-0.036207
-1.089158	-0.401053	-0.035143
-1.083856	-0.392252	-0.033080
-1.066220	-0.383319	-0.031721
-1.050684	-0.371654	-0.029481
-1.022063	-0.358740	-0.027845
-0.997303	-0.344251	-0.025479
-0.955840	-0.327744	-0.023601
-0.915545	-0.309803	-0.021160
-0.871517	-0.291458	-0.019098
-0.818901	-0.270206	-0.016591
-0.763330	-0.249796	-0.014414
-0.705608	-0.226967	-0.011861
-0.643652	-0.204473	-0.009630
-0.579317	-0.180333	-0.007076
-0.512030	-0.156498	-0.004831
-0.445948	-0.131847	-0.002322
-0.368773	-0.106308	-0.000092
-0.301819	-0.081965	0.002315
-0.223319	-0.055865	0.004532
-0.157177	-0.032093	0.006796
-0.072322	-0.005309	0.008943
-0.011385	0.016706	0.011009
0.075480	0.044272	0.013062
0.137824	0.064843	0.014901
0.219382	0.091096	0.016821
0.275564	0.110009	0.018404
0.360451	0.135817	0.020176
0.410011	0.152260	0.021468
0.486626	0.176262	0.023066
0.537449	0.191068	0.024075
0.602783	0.212053	0.025457
0.646525	0.224822	0.026183
0.716377	0.244660	0.027351
0.747098	0.253801	0.027761
0.808547	0.271361	0.028718
0.832903	0.277705	0.028812
0.885862	0.292636	0.029553
0.903150	0.296227	0.029342
0.947422	0.308383	0.029863
0.957278	0.309242	0.029362
0.989780	0.318216	0.029656
0.995253	0.317055	0.028899
1.019265	0.322976	0.028969
1.015501	0.318705	0.027976
1.032438	0.322296	0.027841
1.025210	0.316519	0.026635
1.027644	0.316376	0.026286
1.011502	0.308108	0.024909
1.015372	0.307149	0.024400
0.990163	0.295794	0.022851
0.980910	0.292429	0.022187
0.957051	0.280014	0.020529
0.935962	0.273267	0.019715
0.911655	0.261212	0.018003
0.883410	0.251691	0.017049
0.851485	0.238687	0.015307
0.817350	0.227032	0.014245
0.789695	0.214770	0.012542
0.750106	0.201133	0.011382
0.714178	0.188085	0.009710
0.678235	0.174319	0.008536
0.638266	0.160205	0.006896
0.599591	0.146641	0.005740
0.556483	0.131699	0.004153
0.518399	0.118873	0.003056
0.480402	0.104401	0.001579
0.436933	0.090946	0.000511
0.400505	0.077826	-0.000808
0.360342	0.064544	-0.001779
0.320907	0.051486	-0.002970
0.287001	0.040242	-0.003780
0.251092	0.027692	-0.004834
0.214916	0.016931	-0.005525
0.185367	0.006393	-0.006379
0.150774	-0.003743	-0.006947
0.121607	-0.013090	-0.007626
0.091260	-0.021511	-0.008035
0.070056	-0.028974	-0.008500
0.038729	-0.036865	-0.008797
0.023624	-0.041979	-0.009021
-0.001350	-0.048359	-0.009179
-0.012814	-0.051799	-0.009192
-0.035281	-0.057192	-0.009223
-0.039735	-0.058063	-0.009001
-0.061761	-0.062928	-0.008941
-0.063114	-0.062104	-0.008511
-0.076156	-0.064683	-0.008290
-0.077988	-0.063154	-0.007721
-0.080939	-0.063206	-0.007314
-0.082079	-0.060901	-0.006636
-0.078230	-0.058890	-0.006053
-0.074661	-0.055320	-0.005261
-0.068036	-0.052028	-0.004552
-0.064646	-0.047866	-0.003695
-0.053560	-0.042975	-0.002845
-0.039556	-0.036893	-0.001858
-0.032945	-0.031978	-0.000990
-0.012083	-0.024184	0.000136
-0.001539	-0.018618	0.001039
0.017847	-0.010329	0.002236
0.034458	-0.003513	0.003218
0.054497	0.005076	0.004427
0.068958	0.012016	0.005404
0.096791	0.022156	0.006703
0.108138	0.028442	0.007605
0.139032	0.039533	0.008962
0.149645	0.045398	0.009790
0.182821	0.057239	0.011187
0.192153	0.062518	0.011919
0.225803	0.074569	0.013318
0.235218	0.079474	0.013963
0.268717	0.091558	0.015341
0.277233	0.095780	0.015877
0.308525	0.107408	0.017196
0.319082	0.111630	0.017668
0.347822	0.122427	0.018892
0.357314	0.126132	0.019270
0.386705	0.136516	0.020424
0.391795	0.139122	0.020658
0.420727	0.149092	0.021744
0.422267	0.150564	0.021830
0.449353	0.159856	0.022832
0.448107	0.160323	0.022776
0.473265	0.168938	0.023694
0.469554	0.168235	0.023490
0.491287	0.176029	0.024311
0.486530	0.174314	0.023976
0.503837	0.180974	0.024676
0.495714	0.178429	0.024225
0.510948	0.184036	0.024817
0.499923	0.180505	0.024242
0.513364	0.185246	0.024741
0.499141	0.180618	0.024041
0.509987	0.184540	0.024453
0.493404	0.178923	0.023642
0.501278	0.181913	0.023963
0.481315	0.175421	0.023052
0.488279	0.177767	0.023310
0.465041	0.170288	0.022296
0.471490	0.172223	0.022509
0.445044	0.163629	0.021384
0.450071	0.165367	0.021572
0.423456	0.156027	0.020368
0.425314	0.157001	0.020499
0.393712	0.147093	0.019226
0.399116	0.148183	0.019378
0.364873	0.137410	0.018022
0.370655	0.138701	0.018205
0.332872	0.126819	0.016752
0.341770	0.128843	0.017016
0.299771	0.116022	0.015473
0.309589	0.118609	0.015820
0.265391	0.104949	0.014194
0.278443	0.108399	0.014661
0.233950	0.094187	0.012972
0.247261	0.097927	0.013526
0.197863	0.083324	0.011777
0.219796	0.088520	0.012521
0.162117	0.072415	0.010622
0.187171	0.079150	0.011579
0.134186	0.062785	0.009620
0.159036	0.070559	0.010750
0.105195	0.053520	0.008709
0.134620	0.063047	0.010067
0.076508	0.045215	0.007920
0.108685	0.055774	0.009480
0.054910	0.038335	0.007306
0.091363	0.050171	0.009087
0.028295	0.031324	0.006752
0.078431	0.046146	0.008893
0.008020	0.025481	0.006338
0.063363	0.042463	0.008801
-0.010901	0.020820	0.006070
0.053308	0.040447	0.008902
-0.019918	0.017766	0.005986
0.046677	0.039493	0.009135
-0.031775	0.015213	0.005994
0.037327	0.038543	0.009429
-0.034950	0.014597	0.006208
0.031436	0.038591	0.009835
-0.037334	0.015078	0.006555
0.028361	0.039412	0.010334
-0.033167	0.016906	0.007057
0.025986	0.040616	0.010882
-0.030891	0.019217	0.007638
0.034338	0.043663	0.011595
-0.028354	0.021688	0.008247
0.040129	0.047025	0.012356
-0.020252	0.024887	0.008933
0.048052	0.050958	0.013162
-0.016458	0.028325	0.009636
0.061094	0.055709	0.014049
-0.007112	0.032128	0.010361
0.070867	0.060417	0.014921
0.003295	0.036471	0.011119
0.078873	0.064788	0.015748
0.014252	0.041049	0.011887
0.089936	0.069516	0.016577
0.022625	0.045107	0.012592
0.105056	0.074567	0.017411
0.031588	0.049001	0.013246
0.113264	0.079036	0.018163
0.041791	0.052836	0.013867
0.127651	0.083623	0.018891
0.048852	0.055883	0.014383
0.137069	0.087798	0.019541
0.057559	0.058992	0.014856
0.144448	0.090956	0.020069
0.067639	0.062061	0.015285
0.146019	0.092962	0.020448
0.073130	0.064367	0.015618
0.151489	0.094944	0.020770
0.079954	0.066424	0.015883
0.160649	0.097064	0.021048
0.079412	0.066808	0.015967
0.167223	0.098638	0.021240
0.079878	0.066709	0.015958
0.166058	0.098716	0.021274
0.076695	0.066042	0.015856
0.163689	0.098356	0.021226
0.073538	0.064779	0.015666
0.159637	0.097238	0.021077
0.068557	0.062966	0.015392
0.156799	0.095902	0.020868
0.069250	0.061433	0.015098
0.147059	0.093032	0.020500
0.054927	0.057968	0.014638
0.138094	0.090093	0.020097
0.045129	0.054584	0.014148
0.130127	0.086942	0.019651
0.031731	0.050401	0.013574
0.121224	0.083673	0.019174
0.016996	0.045631	0.012935
0.108652	0.079782	0.018641
0.004203	0.041016	0.012287
0.095481	0.075532	0.018072
-0.009288	0.036270	0.011622
0.081930	0.071067	0.017480
-0.023263	0.031424	0.010947
0.068234	0.066501	0.016878
-0.037509	0.026526	0.010271
0.054612	0.061929	0.016278
-0.051803	0.021636	0.009604
0.043365	0.057641	0.015707
-0.068057	0.016498	0.008929
0.030424	0.053467	0.015160
-0.081761	0.011690	0.008290
0.018273	0.049439	0.014640
-0.094980	0.007119	0.007685
0.009291	0.045926	0.014178
-0.109826	0.002431	0.007093
-0.000964	0.042628	0.013758
-0.121461	-0.001709	0.006556
-0.009961	0.039616	0.013387
-0.132036	-0.005497	0.006069
-0.017755	0.036939	0.013068
-0.141426	-0.008916	0.005635
-0.022764	0.034720	0.012812
-0.151104	-0.012130	0.005240
-0.028048	0.032975	0.012615
-0.157887	-0.014874	0.004903
-0.029460	0.031925	0.012491
-0.165965	-0.017623	0.004592
-0.026775	0.031856	0.012458
-0.173688	-0.020393	0.004297
-0.029904	0.031339	0.012443
-0.174746	-0.021775	0.004096
-0.030456	0.030977	0.012462
-0.177904	-0.022959	0.003930
-0.028757	0.031346	0.012539
-0.178706	-0.023836	0.003802
-0.024377	0.032172	0.012662
-0.179969	-0.024573	0.003693
-0.020277	0.033363	0.012819
-0.178872	-0.024933	0.003614
-0.015018	0.034818	0.013002
-0.177066	-0.025027	0.003554
-0.008738	0.036542	0.013207
-0.174666	-0.024929	0.003504
-0.001558	0.038514	0.013429
-0.171806	-0.024698	0.003457
0.009520	0.041071	0.013682
-0.171650	-0.024870	0.003374
0.017814	0.043621	0.013940
-0.167768	-0.024596	0.003291
0.026517	0.046157	0.014194
-0.161521	-0.023885	0.003206
0.033200	0.048272	0.014417
-0.157295	-0.023352	0.003100
0.042161	0.050686	0.014636
-0.151807	-0.022777	0.002971
0.049826	0.052901	0.014826
-0.145644	-0.022014	0.002821
0.056472	0.054775	0.014980
-0.141452	-0.021577	0.002637
0.066162	0.057038	0.015122
-0.138870	-0.021602	0.002399
0.073857	0.059073	0.015236
-0.134429	-0.021579	0.002126
0.080480	0.060843	0.015313
-0.129382	-0.021404	0.001818
0.085483	0.062093	0.015345
-0.126256	-0.021577	0.001470
0.091437	0.063364	0.015346
-0.123459	-0.021977	0.001079
0.096656	0.064419	0.015309
-0.121041	-0.022574	0.000647
0.101131	0.065231	0.015236
-0.117940	-0.023197	0.000178
0.103728	0.065582	0.015119
-0.116345	-0.024076	-0.000323
0.106747	0.065812	0.014951
-0.115121	-0.025126	-0.000846
0.109611	0.065829	0.014728
-0.114836	-0.026389	-0.001383
0.111289	0.065568	0.014448
-0.114375	-0.027698	-0.001928
0.113195	0.065127	0.014119
-0.114791	-0.029215	-0.002482
0.113520	0.064338	0.013739
-0.115017	-0.030655	-0.003037
0.113716	0.063305	0.013314
-0.115483	-0.032145	-0.003589
0.114266	0.062180	0.012847
-0.116908	-0.033816	-0.004138
0.113748	0.060803	0.012342
-0.117686	-0.035375	-0.004680
0.113382	0.059295	0.011802
-0.118926	-0.036985	-0.005212
0.112456	0.057626	0.011231
-0.119770	-0.038513	-0.005731
0.111439	0.055830	0.010632
-0.120555	-0.039990	-0.006235
0.110384	0.053939	0.010009
-0.121211	-0.041407	-0.006722
0.109348	0.051981	0.009364
-0.121676	-0.042755	-0.007193
0.108386	0.049975	0.008703
-0.121894	-0.044024	-0.007646
0.107545	0.047939	0.008027
-0.121488	-0.045153	-0.008084
0.106527	0.045824	0.007339
-0.121071	-0.046226	-0.008505
0.106049	0.043762	0.006640
-0.120265	-0.047213	-0.008912
0.105828	0.041717	0.005936
-0.119078	-0.048116	-0.009318
0.105857	0.039677	0.005199
-0.117483	-0.048914	-0.009701
0.106238	0.037586	0.004432
-0.115233	-0.049578	-0.010041
0.106741	0.035397	0.003632
-0.112367	-0.050069	-0.010362
0.107566	0.033197	0.002817
-0.109118	-0.050413	-0.010680
0.108214	0.030931	0.002005
-0.104993	-0.050627	-0.011005
0.108926	0.028673	0.001204
-0.100341	-0.050797	-0.011347
0.109916	0.026489	0.000423
-0.095545	-0.050913	-0.011673
0.110637	0.024641	-0.000207
-0.091084	-0.050732	-0.011863
0.110791	0.023219	-0.000638
-0.086942	-0.050269	-0.011922
0.110607	0.022227	-0.000878
-0.083371	-0.049572	-0.011856
0.110079	0.021652	-0.000942
-0.080302	-0.048654	-0.011669
0.109180	0.021448	-0.000846
-0.077825	-0.047542	-0.011372
0.107974	0.021585	-0.000607
-0.075769	-0.046239	-0.010972
0.106439	0.022004	-0.000244
-0.074248	-0.044777	-0.010484
0.104581	0.022667	0.000223
-0.073157	-0.043175	-0.009916
0.102474	0.023523	0.000773
-0.072502	-0.041455	-0.009280
0.100121	0.024523	0.001384
-0.072224	-0.039641	-0.008587
0.097510	0.025616	0.002035
-0.072229	-0.037752	-0.007853
0.094694	0.026755	0.002708
-0.072439	-0.035775	-0.007089
0.091666	0.027875	0.003384
-0.072855	-0.033753	-0.006306
0.088536	0.028945	0.004039
-0.073375	-0.031719	-0.005513
0.085335	0.029911	0.004655
-0.073989	-0.029696	-0.004724
0.082106	0.030766	0.005225
-0.074587	-0.027721	-0.003957
0.078855	0.031500	0.005743
-0.075157	-0.025832	-0.003228
0.075653	0.032111	0.006204
-0.075683	-0.024065	-0.002553
0.072559	0.032597	0.006604
-0.076147	-0.022453	-0.001945
0.069639	0.032959	0.006941
-0.076543	-0.021021	-0.001414
0.066923	0.033199	0.007211
-0.076839	-0.019787	-0.000967
0.064428	0.033315	0.007415
-0.076986	-0.018756	-0.000610
0.062180	0.033306	0.007551
-0.077008	-0.017937	-0.000344
0.060223	0.033179	0.007620
-0.076875	-0.017327	-0.000169
0.058550	0.032933	0.007622
-0.076575	-0.016921	-0.000083
0.057162	0.032574	0.007561
-0.076098	-0.016705	-0.000080
0.056066	0.032105	0.007437
-0.075455	-0.016666	-0.000156
0.055228	0.031533	0.007256
-0.074621	-0.016784	-0.000302
0.054648	0.030864	0.007021
-0.073617	-0.017041	-0.000510
0.054307	0.030108	0.006739
-0.072453	-0.017414	-0.000770
0.054184	0.029276	0.006413
-0.071145	-0.017883	-0.001073
0.054258	0.028379	0.006053
-0.069691	-0.018424	-0.001409
0.054485	0.027428	0.005663
-0.068103	-0.019016	-0.001768
0.054827	0.026432	0.005253
-0.066405	-0.019636	-0.002140
0.055254	0.025400	0.004828
-0.064618	-0.020263	-0.002518
0.055738	0.024351	0.004395
-0.062787	-0.020879	-0.002888
0.056269	0.023302	0.003960
-0.060940	-0.021453	-0.003241
0.056818	0.022254	0.003529
-0.059108	-0.021976	-0.003573
0.057347	0.021228	0.003112
-0.057311	-0.022443	-0.003877
0.057834	0.020241	0.002715
-0.055574	-0.022849	-0.004152
0.058269	0.019311	0.002346
-0.053930	-0.023190	-0.004393
0.058641	0.018454	0.002013
-0.052405	-0.023464	-0.004599
0.058939	0.017682	0.001719
-0.051018	-0.023671	-0.004767
0.059133	0.017003	0.001469
-0.049767	-0.023805	-0.004897
0.059254	0.016425	0.001265
-0.048702	-0.023872	-0.004988
0.059271	0.015954	0.001110
-0.047807	-0.023870	-0.005041
0.059180	0.015589	0.001002
-0.047084	-0.023801	-0.005055
0.058977	0.015329	0.000942
-0.046532	-0.023666	-0.005031
0.058662	0.015169	0.000927
-0.046145	-0.023466	-0.004972
0.058219	0.015101	0.000954
-0.045897	-0.023203	-0.004879
0.057690	0.015122	0.001021
-0.045813	-0.022886	-0.004756
0.057062	0.015221	0.001122
-0.045863	-0.022519	-0.004605
0.056333	0.015388	0.001253
-0.046038	-0.022108	-0.004430
0.055539	0.015616	0.001410
-0.046292	-0.021655	-0.004234
0.054663	0.015887	0.001587
-0.046632	-0.021170	-0.004022
0.053727	0.016194	0.001779
-0.047029	-0.020654	-0.003798
0.052740	0.016522	0.001981
-0.047458	-0.020113	-0.003566
0.051727	0.016859	0.002188
-0.047910	-0.019559	-0.003329
0.050698	0.017198	0.002395
-0.048365	-0.019000	-0.003093
0.049675	0.017527	0.002595
-0.048811	-0.018445	-0.002858
0.048673	0.017836	0.002785
-0.049233	-0.017899	-0.002631
0.047709	0.018121	0.002963
-0.049619	-0.017375	-0.002415
0.046796	0.018381	0.003125
-0.049957	-0.016880	-0.002215
0.045953	0.018611	0.003271
-0.050239	-0.016424	-0.002033
0.045186	0.018809	0.003396
-0.050455	-0.016010	-0.001872
0.044506	0.018972	0.003502
-0.050606	-0.015645	-0.001735
0.043918	0.019098	0.003586
-0.050689	-0.015333	-0.001622
0.043435	0.019187	0.003648
-0.050699	-0.015075	-0.001535
0.043052	0.019237	0.003687
-0.050635	-0.014871	-0.001473
0.042771	0.019249	0.003705
-0.050499	-0.014723	-0.001437
0.042591	0.019222	0.003701
-0.050293	-0.014628	-0.001426
0.042508	0.019159	0.003677
-0.050019	-0.014583	-0.001439
0.042514	0.019060	0.003633
-0.049676	-0.014586	-0.001472
0.042597	0.018927	0.003571
-0.049270	-0.014630	-0.001525
0.042748	0.018762	0.003493
-0.048808	-0.014712	-0.001596
0.042956	0.018569	0.003401
-0.048298	-0.014826	-0.001680
0.043232	0.018353	0.003297
-0.047763	-0.014970	-0.001777
0.043524	0.018113	0.003183
-0.047194	-0.015133	-0.001883
0.043838	0.017852	0.003061
-0.046585	-0.015309	-0.001994
0.044156	0.017575	0.002935
-0.045974	-0.015496	-0.002110
0.044502	0.017292	0.002805
-0.045380	-0.015691	-0.002226
0.044823	0.017003	0.002674
-0.044777	-0.015883	-0.002339
0.045126	0.016712	0.002545
-0.044202	-0.016069	-0.002447
0.045413	0.016425	0.002419
-0.043656	-0.016243	-0.002548
0.045659	0.016143	0.002298
-0.043142	-0.016402	-0.002642
0.045876	0.015873	0.002185
-0.042680	-0.016546	-0.002726
0.046055	0.015619	0.002083
-0.042272	-0.016673	-0.002799
0.046187	0.015386	0.001991
-0.041922	-0.016783	-0.002862
0.046271	0.015176	0.001912
-0.041634	-0.016872	-0.002912
0.046307	0.014992	0.001847
-0.041411	-0.016942	-0.002951
0.046295	0.014836	0.001795
-0.041254	-0.016991	-0.002977
0.046228	0.014709	0.001758
-0.041150	-0.017018	-0.002990
0.046125	0.014610	0.001734
-0.041117	-0.017024	-0.002991
0.045965	0.014541	0.001725
-0.041124	-0.017008	-0.002981
0.045772	0.014498	0.001728
-0.041194	-0.016971	-0.002959
0.045531	0.014482	0.001743
-0.041301	-0.016914	-0.002927
0.045264	0.014490	0.001770
-0.041462	-0.016840	-0.002886
0.044975	0.014522	0.001806
-0.041649	-0.016749	-0.002837
0.044656	0.014573	0.001851
-0.041859	-0.016641	-0.002780
0.044315	0.014640	0.001903
-0.042088	-0.016518	-0.002718
0.043964	0.014720	0.001961
-0.042326	-0.016383	-0.002652
0.043606	0.014812	0.002022
-0.042565	-0.016238	-0.002583
0.043245	0.014911	0.002087
-0.042799	-0.016087	-0.002511
0.042890	0.015015	0.002152
-0.043024	-0.015930	-0.002439
0.042543	0.015121	0.002217
-0.043229	-0.015771	-0.002368
0.042218	0.015226	0.002279
-0.043408	-0.015612	-0.002298
0.041905	0.015327	0.002338
-0.043575	-0.015455	-0.002232
0.041628	0.015423	0.002393
-0.043711	-0.015303	-0.002169
0.041382	0.015512	0.002443
-0.043817	-0.015161	-0.002112
0.041169	0.015594	0.002488
-0.043891	-0.015028	-0.002061
0.040992	0.015667	0.002526
-0.043933	-0.014909	-0.002017
0.040854	0.015731	0.002558
-0.043943	-0.014803	-0.001980
0.040754	0.015785	0.002583
-0.043920	-0.014711	-0.001951
0.040691	0.015827	0.002601
-0.043866	-0.014635	-0.001930
0.040667	0.015857	0.002612
-0.043783	-0.014574	-0.001916
0.040676	0.015875	0.002616
-0.043671	-0.014529	-0.001909
0.040718	0.015881	0.002613
-0.043533	-0.014498	-0.001910
0.040788	0.015875	0.002604
-0.043368	-0.014481	-0.001918
0.040882	0.015856	0.002588
-0.043179	-0.014478	-0.001932
0.040989	0.015825	0.002567
-0.042981	-0.014487	-0.001951
0.041120	0.015783	0.002542
-0.042768	-0.014507	-0.001975
0.041261	0.015731	0.002512
-0.042538	-0.014538	-0.002004
0.041405	0.015670	0.002478
-0.042313	-0.014576	-0.002035
0.041558	0.015602	0.002442
-0.042086	-0.014623	-0.002069
0.041707	0.015527	0.002403
-0.041858	-0.014675	-0.002105
0.041851	0.015447	0.002364
-0.041637	-0.014730	-0.002141
0.041987	0.015363	0.002323
-0.041426	-0.014788	-0.002177
0.042111	0.015277	0.002283
-0.041230	-0.014847	-0.002212
0.042219	0.015189	0.002243
-0.041047	-0.014906	-0.002245
0.042314	0.015102	0.002205
-0.040888	-0.014963	-0.002276
0.042392	0.015018	0.002169
-0.040745	-0.015017	-0.002304
0.042428	0.014935	0.002135
-0.040614	-0.015066	-0.002329
0.042470	0.014856	0.002105
-0.040525	-0.015111	-0.002351
0.042490	0.014783	0.002078
-0.040461	-0.015152	-0.002369
0.042489	0.014718	0.002056
-0.040420	-0.015187	-0.002383
0.042467	0.014660	0.002037
-0.040403	-0.015217	-0.002394
0.042426	0.014610	0.002023
-0.040410	-0.015239	-0.002401
0.042367	0.014568	0.002014
-0.040437	-0.015256	-0.002403
0.042291	0.014534	0.002008
-0.040483	-0.015265	-0.002403
0.042200	0.014509	0.002007
-0.040546	-0.015267	-0.002398
0.042096	0.014492	0.002010
-0.040623	-0.015262	-0.002390
0.041981	0.014484	0.002017
-0.040711	-0.015251	-0.002379
0.041856	0.014483	0.002026
-0.040808	-0.015233	-0.002365
0.041725	0.014488	0.002039
-0.040911	-0.015210	-0.002349
0.041588	0.014500	0.002054
-0.041016	-0.015180	-0.002331
0.041451	0.014518	0.002072
-0.041120	-0.015146	-0.002311
0.041313	0.014541	0.002090
-0.041211	-0.015107	-0.002290
0.041172	0.014566	0.002110
-0.041310	-0.015063	-0.002268
0.041043	0.014595	0.002130
-0.041399	-0.015017	-0.002246
0.040925	0.014626	0.002151
-0.041481	-0.014970	-0.002223
0.040815	0.014659	0.002171
-0.041548	-0.014921	-0.002201
0.040711	0.014692	0.002190
-0.041606	-0.014871	-0.002180
0.040625	0.014726	0.002208
-0.041653	-0.014822	-0.002160
0.040552	0.014758	0.002225
-0.041686	-0.014775	-0.002142
0.040493	0.014790	0.002241
-0.041705	-0.014729	-0.002125
0.040447	0.014819	0.002254
-0.041709	-0.014686	-0.002110
0.040416	0.014846	0.002266
-0.041698	-0.014646	-0.002098
0.040398	0.014869	0.002276
-0.041674	-0.014610	-0.002087
0.040393	0.014890	0.002283
-0.041638	-0.014578	-0.002079
0.040401	0.014907	0.002288
-0.041587	-0.014551	-0.002074
0.040419	0.014920	0.002291
-0.041528	-0.014528	-0.002071
0.040449	0.014929	0.002292
-0.041460	-0.014510	-0.002070
0.040488	0.014935	0.002290
-0.041383	-0.014497	-0.002071
0.040535	0.014936	0.002287
-0.041301	-0.014488	-0.002074
0.040588	0.014933	0.002281
-0.041213	-0.014483	-0.002079
0.040646	0.014926	0.002274
-0.041124	-0.014483	-0.002086
0.040706	0.014915	0.002266
-0.041029	-0.014486	-0.002094
0.040763	0.014900	0.002255
-0.040937	-0.014492	-0.002103
0.040824	0.014882	0.002244
-0.040844	-0.014502	-0.002113
0.040881	0.014861	0.002232
-0.040757	-0.014514	-0.002124
0.040934	0.014837	0.002220
-0.040674	-0.014528	-0.002134
0.040983	0.014811	0.002207
-0.040598	-0.014544	-0.002146
0.041019	0.014784	0.002194
-0.040517	-0.014560	-0.002156
0.041053	0.014754	0.002181
-0.040450	-0.014577	-0.002167
0.041070	0.014724	0.002168
-0.040391	-0.014593	-0.002177
0.041095	0.014694	0.002156
-0.040342	-0.014611	-0.002186
0.041103	0.014664	0.002145
-0.040310	-0.014628	-0.002195
0.041110	0.014636	0.002135
-0.040286	-0.014645	-0.002202
0.041108	0.014609	0.002125
-0.040272	-0.014661	-0.002209
0.041098	0.014584	0.002117
-0.040267	-0.014676	-0.002214
0.041081	0.014561	0.002111
-0.040268	-0.014689	-0.002218
0.041054	0.014541	0.002105
-0.040281	-0.014701	-0.002221
0.041023	0.014522	0.002101
-0.040300	-0.014710	-0.002222
0.040985	0.014506	0.002099
-0.040325	-0.014717	-0.002223
0.040942	0.014493	0.002097
-0.040357	-0.014722	-0.002222
0.040896	0.014482	0.002097
-0.040393	-0.014725	-0.002220
0.040847	0.014475	0.002099
-0.040433	-0.014726	-0.002217
0.040795	0.014470	0.002101
-0.040475	-0.014723	-0.002213
0.040742	0.014467	0.002104
-0.040519	-0.014719	-0.002208
0.040689	0.014467	0.002108
-0.040562	-0.014713	-0.002203
0.040637	0.014469	0.002113
-0.040605	-0.014704	-0.002197
0.040587	0.014473	0.002118
-0.040647	-0.014694	-0.002190
0.040539	0.014480	0.002124
-0.040685	-0.014682	-0.002183
0.040495	0.014487	0.002131
-0.040720	-0.014669	-0.002176
0.040454	0.014497	0.002137
-0.040746	-0.014654	-0.002169
0.040413	0.014506	0.002143
-0.040772	-0.014638	-0.002162
0.040382	0.014517	0.002149
-0.040793	-0.014622	-0.002155
0.040355	0.014528	0.002155
-0.040808	-0.014606	-0.002148
0.040335	0.014540	0.002161
-0.040818	-0.014590	-0.002142
0.040315	0.014551	0.002166
-0.040818	-0.014573	-0.002136
0.040306	0.014562	0.002171
-0.040816	-0.014558	-0.002131
0.040303	0.014573	0.002175
-0.040810	-0.014543	-0.002127
