## Supplementary material for "Visualising joint force-velocity properties in musculoskeletal models": Code&Data: A03_FB_P01_s2_ctrqOutput.csv

0.330229	0.249307	0.048824
0.009997	0.010082	0.001860
0.333075	0.249149	0.048901
0.018557	0.018291	0.003444
0.334281	0.248340	0.048775
0.025594	0.024921	0.004760
0.333835	0.246614	0.048432
0.031066	0.030113	0.005812
0.331758	0.243866	0.047870
0.034977	0.033953	0.006604
0.328104	0.240083	0.047095
0.037372	0.036512	0.007143
0.322960	0.235306	0.046118
0.038327	0.037869	0.007441
0.316443	0.229612	0.044955
0.037950	0.038117	0.007514
0.308695	0.223099	0.043627
0.036376	0.037363	0.007381
0.299883	0.215886	0.042156
0.033762	0.035731	0.007066
0.290191	0.208101	0.040568
0.030282	0.033355	0.006594
0.279855	0.199884	0.038890
0.026080	0.030374	0.005993
0.268998	0.191375	0.037149
0.021437	0.026942	0.005294
0.257870	0.182715	0.035375
0.016510	0.023207	0.004525
0.246677	0.174043	0.033594
0.011495	0.019318	0.003718
0.235620	0.165497	0.031835
0.006587	0.015417	0.002900
0.224893	0.157203	0.030122
0.001967	0.011641	0.002102
0.214673	0.149279	0.028481
-0.002192	0.008117	0.001347
0.205100	0.141831	0.026932
-0.005713	0.004962	0.000661
0.196305	0.134948	0.025496
-0.008444	0.002277	0.000064
0.188417	0.128709	0.024187
-0.010149	0.000158	-0.000425
0.181423	0.123136	0.023004
-0.011004	-0.001295	-0.000777
0.175675	0.118252	0.021962
-0.010813	-0.002016	-0.000986
0.171104	0.114132	0.021075
-0.009538	-0.002002	-0.001049
0.167754	0.110828	0.020351
-0.007166	-0.001261	-0.000966
0.165647	0.108367	0.019795
-0.003708	0.000189	-0.000740
0.164781	0.106748	0.019408
0.000807	0.002322	-0.000377
0.165114	0.105916	0.019190
0.006346	0.005119	0.000115
0.166543	0.105848	0.019132
0.012894	0.008529	0.000726
0.168996	0.106478	0.019212
0.020373	0.012526	0.001458
0.172388	0.107731	0.019418
0.028690	0.017051	0.002297
0.176617	0.109533	0.019735
0.037745	0.022037	0.003229
0.181574	0.111804	0.020148
0.047672	0.027410	0.004238
0.186881	0.114446	0.020638
0.057858	0.033099	0.005308
0.192936	0.117391	0.021191
0.068433	0.038990	0.006420
0.199352	0.120558	0.021787
0.079273	0.045003	0.007556
0.206005	0.123857	0.022410
0.090254	0.051052	0.008699
0.212777	0.127201	0.023041
0.101258	0.057055	0.009832
0.219551	0.130510	0.023665
0.112171	0.062931	0.010937
10.159518	1.201567	0.046232
10.195827	0.990317	0.014215
16.944275	2.061150	0.062873
19.706403	2.079931	0.033538
23.707728	2.787016	0.093951
25.892661	2.900580	0.055827
28.080897	3.433761	0.122270
30.783220	3.636440	0.082183
33.040145	4.083949	0.152382
35.006338	4.162197	0.115962
29.700777	3.396865	0.121449
28.041679	3.160954	0.107084
25.329584	2.722588	0.094496
23.080417	2.403673	0.093309
20.741689	2.017297	0.075271
18.541827	1.671648	0.063119
16.372238	1.322461	0.046765
14.244764	0.992669	0.033442
12.165531	0.665583	0.017687
10.168959	0.361391	0.004812
8.165290	0.055328	-0.009154
6.260022	-0.200807	-0.013050
4.360935	-0.487291	-0.027672
2.657056	-0.686752	-0.024678
0.893939	-0.972339	-0.046965
-0.634666	-1.100358	-0.031895
-2.164090	-1.393858	-0.067496
-3.518589	-1.439382	-0.034731
-4.891625	-1.762682	-0.088160
-6.074509	-1.702478	-0.033773
-7.294070	-2.057487	-0.106599
-8.337728	-1.897887	-0.031197
-9.308753	-2.260150	-0.119563
-10.255689	-2.028290	-0.029389
-11.064418	-2.383547	-0.125001
-11.787328	-2.098385	-0.029706
-12.430460	-2.420695	-0.123196
-12.992534	-2.123641	-0.032175
-13.494575	-2.389934	-0.115223
-13.904074	-2.107472	-0.035512
-14.220017	-2.296367	-0.102874
-14.454680	-2.039658	-0.037981
-14.653478	-2.156519	-0.088203
-14.712135	-1.927962	-0.038171
-14.774612	-1.975327	-0.072502
-14.675598	-1.770070	-0.035324
-14.598459	-1.760182	-0.056467
-14.367959	-1.573908	-0.029185
-14.161284	-1.518158	-0.040224
-13.844243	-1.347993	-0.020005
-13.498526	-1.255589	-0.023495
-13.064743	-1.094604	-0.007770
-12.630314	-0.983854	-0.006065
-12.133874	-0.831116	0.007174
-11.596467	-0.716104	0.009743
-11.025322	-0.564782	0.022612
-10.426961	-0.455420	0.023480
-9.788108	-0.295245	0.038143
-9.170742	-0.197278	0.036646
-8.493822	-0.030734	0.053108
-7.841455	0.057568	0.049212
-7.145218	0.225663	0.067022
-6.505909	0.296284	0.060277
-5.810713	0.464838	0.079616
-5.174614	0.521679	0.070384
-4.504191	0.685620	0.090697
-3.894607	0.728048	0.079414
-3.258684	0.884559	0.100160
-2.691439	0.912410	0.087295
-2.099393	1.058721	0.107937
-1.583946	1.072423	0.093968
-1.042019	1.206004	0.113983
-0.581631	1.206564	0.099389
-0.091579	1.325336	0.118272
0.315844	1.314299	0.103523
0.790255	1.421805	0.120850
1.185469	1.405342	0.106285
1.599134	1.492743	0.121519
1.952712	1.469115	0.107694
2.324950	1.538229	0.120531
2.635326	1.507871	0.107670
2.965059	1.558604	0.117943
3.236221	1.522971	0.106155
3.524026	1.555888	0.113816
3.758229	1.516020	0.103086
4.004709	1.532250	0.108207
4.202849	1.488780	0.098417
4.408280	1.489888	0.101184
4.570478	1.443162	0.092153
4.735053	1.430954	0.092829
4.861099	1.381127	0.084352
4.985108	1.357498	0.083241
5.074749	1.304718	0.075147
5.158714	1.271506	0.072567
5.211966	1.215941	0.064718
5.256781	1.174868	0.060971
5.274104	1.116781	0.053281
5.281116	1.069425	0.048647
5.263528	1.009200	0.041083
5.234586	0.957004	0.035820
5.183714	0.895148	0.028395
5.121175	0.839440	0.022735
5.039241	0.776569	0.015498
4.945943	0.718579	0.009652
4.835704	0.655391	0.002675
4.714894	0.596273	-0.003166
4.579037	0.534335	-0.009503
4.433395	0.476069	-0.014797
4.275871	0.415215	-0.020700
4.109989	0.358230	-0.025575
3.934451	0.299315	-0.030946
3.752313	0.244430	-0.035312
3.562663	0.188226	-0.040069
3.368267	0.136192	-0.043852
3.168455	0.083402	-0.047933
2.965761	0.034891	-0.051076
2.759681	-0.013863	-0.054434
2.552266	-0.058419	-0.056919
2.343100	-0.102930	-0.059565
2.134969	-0.142891	-0.061347
1.927129	-0.182283	-0.063232
1.721799	-0.217210	-0.064315
1.518609	-0.251156	-0.065448
1.319348	-0.280747	-0.065847
1.123859	-0.309030	-0.066253
0.933617	-0.333108	-0.065997
0.748580	-0.355623	-0.065716
0.569965	-0.374119	-0.064844
0.397793	-0.390872	-0.063924
0.233054	-0.403821	-0.062483
0.075797	-0.414915	-0.060978
-0.073190	-0.422445	-0.059017
-0.214276	-0.428202	-0.056980
-0.346719	-0.430689	-0.054537
-0.470272	-0.431260	-0.052020
-0.584573	-0.428801	-0.049162
-0.689436	-0.424481	-0.046229
-0.784610	-0.417408	-0.043009
-0.870000	-0.408570	-0.039721
-0.945457	-0.397269	-0.036198
-1.010975	-0.384343	-0.032619
-1.066506	-0.369253	-0.028853
-1.112129	-0.352713	-0.025052
-1.147892	-0.334317	-0.021111
-1.173955	-0.314678	-0.017159
-1.190455	-0.293496	-0.013114
-1.197832	-0.271304	-0.009086
-1.196197	-0.247878	-0.005013
-1.185924	-0.223694	-0.000987
-1.167220	-0.198594	0.003040
-1.140508	-0.172989	0.006983
-1.106019	-0.146830	0.010865
-1.064246	-0.120448	0.014630
-1.015510	-0.093810	0.018296
-0.960328	-0.067211	0.021814
-0.899085	-0.040639	0.025199
-0.832317	-0.014357	0.028411
-0.760455	0.011634	0.031460
-0.683971	0.037192	0.034327
-0.603394	0.062241	0.037009
-0.519315	0.086528	0.039472
-0.432187	0.110072	0.041732
-0.342597	0.132662	0.043760
-0.251011	0.154311	0.045570
-0.157997	0.174840	0.047138
-0.064027	0.194261	0.048480
0.030361	0.212427	0.049575
0.124452	0.229339	0.050442
0.217614	0.244879	0.051064
0.309975	0.259091	0.051456
0.400532	0.271846	0.051609
0.489369	0.283213	0.051539
0.575594	0.293078	0.051239
0.659270	0.301522	0.050726
0.740071	0.308473	0.049996
0.817532	0.313987	0.049068
0.891299	0.318026	0.047940
0.961125	0.320656	0.046631
1.026720	0.321857	0.045142
1.087884	0.321701	0.043492
1.144395	0.320188	0.041685
1.196105	0.317395	0.039739
1.242856	0.313339	0.037660
1.284556	0.308103	0.035467
1.321110	0.301716	0.033166
1.352481	0.294266	0.030777
1.378639	0.285795	0.028307
1.399598	0.276394	0.025775
1.415386	0.266114	0.023190
1.426069	0.255049	0.020568
1.431729	0.243256	0.017920
1.432479	0.230831	0.015263
1.428448	0.217838	0.012605
1.419790	0.204371	0.009963
1.406677	0.190497	0.007347
1.389299	0.176310	0.004771
1.367863	0.161878	0.002244
1.342587	0.147292	-0.000221
1.313692	0.132632	-0.002608
1.281293	0.118090	-0.004856
1.245926	0.103503	-0.007050
1.207512	0.089223	-0.009090
1.166681	0.075028	-0.011054
1.123328	0.061282	-0.012854
1.078106	0.047757	-0.014563
1.030910	0.034802	-0.016098
0.982395	0.022195	-0.017530
0.932454	0.010260	-0.018784
0.881736	-0.001217	-0.019927
0.830148	-0.011918	-0.020891
0.778425	-0.021941	-0.021733
0.726219	-0.031215	-0.022408
0.674399	-0.039781	-0.022958
0.622585	-0.047533	-0.023348
0.571616	-0.054539	-0.023617
0.521115	-0.060700	-0.023735
0.471872	-0.066093	-0.023739
0.423516	-0.070632	-0.023606
0.376804	-0.074412	-0.023394
0.331809	-0.077721	-0.023289
0.288091	-0.079744	-0.022898
0.246780	-0.081585	-0.022580
0.206812	-0.082061	-0.022002
0.169616	-0.082427	-0.021486
0.133897	-0.081473	-0.020728
0.101191	-0.080433	-0.020028
0.070067	-0.078162	-0.019106
0.042120	-0.075820	-0.018242
0.015811	-0.072351	-0.017177
-0.007216	-0.068835	-0.016171
-0.028925	-0.064317	-0.014986
-0.047670	-0.059791	-0.013862
-0.064427	-0.054352	-0.012584
-0.078233	-0.048955	-0.011373
-0.090084	-0.042758	-0.010029
-0.099053	-0.036653	-0.008759
-0.106141	-0.029861	-0.007376
-0.110462	-0.023218	-0.006076
-0.113019	-0.015998	-0.004683
-0.112965	-0.008988	-0.003380
-0.111299	-0.001506	-0.002004
-0.107210	0.005705	-0.000725
-0.101511	0.013492	0.000617
-0.093829	0.020951	0.001875
-0.084756	0.028742	0.003184
-0.073868	0.036136	0.004376
-0.061843	0.043732	0.005595
-0.048244	0.050901	0.006698
-0.033776	0.058155	0.007809
-0.017990	0.064953	0.008803
-0.001611	0.071732	0.009788
0.015821	0.078029	0.010656
0.032755	0.084189	0.011503
0.051145	0.089877	0.012232
0.068792	0.095334	0.012929
0.087704	0.100313	0.013510
0.105550	0.104986	0.014051
0.124489	0.109178	0.014478
0.142048	0.113006	0.014859
0.160545	0.116352	0.015130
0.177361	0.119292	0.015351
0.194984	0.121757	0.015466
0.210643	0.123785	0.015531
0.227000	0.125353	0.015495
0.241133	0.126465	0.015409
0.255879	0.127141	0.015230
0.268166	0.127352	0.015003
0.281010	0.127158	0.014690
0.291186	0.126501	0.014334
0.301891	0.125476	0.013900
0.309748	0.123999	0.013427
0.318133	0.122198	0.012887
0.323532	0.119467	0.012318
0.330172	0.117169	0.011671
0.332763	0.113722	0.011024
0.336963	0.109960	0.010310
0.336758	0.105480	0.009603
0.338392	0.100760	0.008839
0.335402	0.095506	0.008089
0.334489	0.090145	0.007291
0.328779	0.084368	0.006516
0.325417	0.078611	0.005701
0.317112	0.072530	0.004916
0.311460	0.066579	0.004102
0.300732	0.060381	0.003325
0.292997	0.054411	0.002526
0.280057	0.048258	0.001774
0.270484	0.042420	0.001007
0.255574	0.036455	0.000292
0.244435	0.030880	-0.000430
0.227784	0.025264	-0.001076
0.215368	0.020079	-0.001731
0.197284	0.014880	-0.002313
0.183916	0.010167	-0.002901
0.164687	0.005473	-0.003412
0.150690	0.001310	-0.003925
0.130602	-0.002813	-0.004359
0.116387	-0.006281	-0.004797
0.095718	-0.009720	-0.005149
0.081493	-0.012536	-0.005502
0.060441	-0.015332	-0.005769
0.046530	-0.017470	-0.006037
0.025355	-0.019612	-0.006219
0.012080	-0.021060	-0.006401
-0.008990	-0.022554	-0.006501
-0.021805	-0.023331	-0.006600
-0.042806	-0.024195	-0.006621
-0.054924	-0.024318	-0.006640
-0.075036	-0.024565	-0.006587
-0.086239	-0.024075	-0.006530
-0.105270	-0.023738	-0.006408
-0.115372	-0.022682	-0.006282
-0.133159	-0.021809	-0.006098
-0.142013	-0.020241	-0.005910
-0.158426	-0.018890	-0.005672
-0.165917	-0.016868	-0.005430
-0.180858	-0.015103	-0.005146
-0.186907	-0.012693	-0.004857
-0.200314	-0.010585	-0.004537
-0.204875	-0.007855	-0.004210
-0.216720	-0.005476	-0.003863
-0.219780	-0.002497	-0.003507
-0.230067	0.000080	-0.003141
-0.231644	0.003238	-0.002765
-0.240352	0.006005	-0.002395
-0.240521	0.009295	-0.002005
-0.247740	0.012104	-0.001637
-0.246573	0.015447	-0.001243
-0.252397	0.018229	-0.000885
-0.249990	0.021556	-0.000494
-0.254532	0.024243	-0.000154
-0.251005	0.027488	0.000227
-0.254401	0.030022	0.000543
-0.249888	0.033126	0.000907
-0.252284	0.035449	0.001192
-0.246933	0.038357	0.001534
-0.248489	0.040420	0.001783
-0.242456	0.043086	0.002096
-0.243339	0.044848	0.002304
-0.236786	0.047234	0.002585
-0.237166	0.048660	0.002750
-0.230258	0.050737	0.002996
-0.230305	0.051801	0.003115
-0.223203	0.053546	0.003323
-0.223083	0.054232	0.003394
-0.215944	0.055631	0.003564
-0.215818	0.055928	0.003586
-0.208790	0.056975	0.003717
-0.208806	0.056882	0.003692
-0.202026	0.057579	0.003784
-0.202321	0.057100	0.003712
-0.195912	0.057455	0.003768
-0.196610	0.056603	0.003651
-0.190681	0.056631	0.003671
-0.191888	0.055424	0.003512
-0.186529	0.055145	0.003500
-0.188334	0.053607	0.003302
-0.183619	0.053047	0.003261
-0.186092	0.051204	0.003027
-0.182076	0.050393	0.002961
-0.185268	0.048278	0.002696
-0.181987	0.047249	0.002609
-0.185933	0.044896	0.002316
-0.183405	0.043685	0.002212
-0.188117	0.041130	0.001896
-0.186342	0.039774	0.001780
-0.191819	0.037055	0.001445
-0.190780	0.035592	0.001322
-0.197000	0.032746	0.000973
-0.196665	0.031214	0.000846
-0.203594	0.028279	0.000488
-0.203917	0.026717	0.000363
-0.211506	0.023728	-0.000001
-0.212426	0.022171	-0.000120
-0.220616	0.019166	-0.000484
-0.222066	0.017653	-0.000592
-0.230784	0.014656	-0.000956
-0.232686	0.013221	-0.001049
-0.241852	0.010259	-0.001410
-0.244123	0.008933	-0.001483
-0.253653	0.006031	-0.001838
-0.256203	0.004840	-0.001891
-0.266009	0.002020	-0.002237
-0.268747	0.000985	-0.002267
-0.278741	-0.001733	-0.002602
-0.281569	-0.002577	-0.002608
-0.291667	-0.005177	-0.002930
-0.294493	-0.005827	-0.002911
-0.304610	-0.008298	-0.003218
-0.307346	-0.008755	-0.003175
-0.317402	-0.011082	-0.003465
-0.319964	-0.011345	-0.003398
-0.329883	-0.013521	-0.003670
-0.332193	-0.013593	-0.003579
-0.341905	-0.015613	-0.003833
-0.343896	-0.015499	-0.003720
-0.353337	-0.017365	-0.003956
-0.354948	-0.017070	-0.003821
-0.364067	-0.018787	-0.004041
-0.365247	-0.018320	-0.003884
-0.373998	-0.019895	-0.004089
-0.374707	-0.019268	-0.003913
-0.383056	-0.020713	-0.004103
-0.383263	-0.019937	-0.003910
-0.391185	-0.021264	-0.004087
-0.390869	-0.020355	-0.003879
-0.398351	-0.021577	-0.004045
-0.397502	-0.020550	-0.003823
-0.404538	-0.021684	-0.003981
-0.403155	-0.020556	-0.003747
-0.409751	-0.021618	-0.003898
-0.407844	-0.020406	-0.003655
-0.414013	-0.021413	-0.003802
-0.411597	-0.020134	-0.003552
-0.417362	-0.021102	-0.003695
-0.414463	-0.019773	-0.003441
-0.419852	-0.020720	-0.003584
-0.416502	-0.019357	-0.003326
-0.421551	-0.020300	-0.003471
-0.417788	-0.018919	-0.003212
-0.422538	-0.019872	-0.003361
-0.418403	-0.018488	-0.003102
-0.422899	-0.019466	-0.003256
-0.418438	-0.018091	-0.003000
-0.422729	-0.019109	-0.003161
-0.417991	-0.017755	-0.002909
-0.422126	-0.018823	-0.003078
-0.417160	-0.017502	-0.002831
-0.421191	-0.018630	-0.003010
-0.416047	-0.017349	-0.002769
-0.420025	-0.018547	-0.002959
-0.414751	-0.017314	-0.002724
-0.418726	-0.018587	-0.002926
-0.413371	-0.017407	-0.002698
-0.417389	-0.018762	-0.002912
-0.411997	-0.017637	-0.002692
-0.416105	-0.019077	-0.002919
-0.410716	-0.018011	-0.002705
-0.414953	-0.019538	-0.002946
-0.409606	-0.018528	-0.002740
-0.414010	-0.020142	-0.002992
-0.408736	-0.019189	-0.002794
-0.413337	-0.020889	-0.003059
-0.408164	-0.019989	-0.002866
-0.412990	-0.021772	-0.003144
-0.407940	-0.020921	-0.002957
-0.413011	-0.022783	-0.003247
-0.408100	-0.021975	-0.003065
-0.413432	-0.023911	-0.003365
-0.408671	-0.023141	-0.003187
-0.414272	-0.025145	-0.003497
-0.409667	-0.024405	-0.003322
-0.415542	-0.026470	-0.003641
-0.411092	-0.025752	-0.003468
-0.417239	-0.027872	-0.003795
-0.412940	-0.027168	-0.003623
-0.419352	-0.029333	-0.003956
-0.415192	-0.028635	-0.003784
-0.421858	-0.030838	-0.004123
-0.417823	-0.030136	-0.003948
-0.424728	-0.032369	-0.004293
-0.420800	-0.031656	-0.004115
-0.427922	-0.033910	-0.004463
-0.424080	-0.033177	-0.004281
-0.431398	-0.035444	-0.004631
-0.427617	-0.034684	-0.004445
-0.435104	-0.036957	-0.004796
-0.431358	-0.036161	-0.004603
-0.438987	-0.038432	-0.004955
-0.435247	-0.037595	-0.004755
-0.442989	-0.039857	-0.005106
-0.439226	-0.038972	-0.004899
-0.447051	-0.041220	-0.005249
-0.443237	-0.040280	-0.005033
-0.451114	-0.042508	-0.005381
-0.447220	-0.041510	-0.005156
-0.455119	-0.043713	-0.005501
-0.451117	-0.042653	-0.005267
-0.459009	-0.044827	-0.005608
-0.454872	-0.043702	-0.005365
-0.462730	-0.045845	-0.005703
-0.458433	-0.044652	-0.005449
-0.466231	-0.046761	-0.005784
-0.461751	-0.045499	-0.005520
-0.469465	-0.047573	-0.005850
-0.464783	-0.046242	-0.005577
-0.472392	-0.048280	-0.005903
-0.467490	-0.046881	-0.005620
-0.474975	-0.048882	-0.005943
-0.469839	-0.047415	-0.005650
-0.477186	-0.049381	-0.005969
-0.471805	-0.047848	-0.005667
-0.478999	-0.049779	-0.005982
-0.473365	-0.048184	-0.005672
-0.480399	-0.050083	-0.005984
-0.474507	-0.048426	-0.005666
-0.481374	-0.050296	-0.005975
-0.475222	-0.048582	-0.005649
-0.481920	-0.050424	-0.005956
-0.475509	-0.048657	-0.005623
-0.482037	-0.050475	-0.005929
-0.475372	-0.048658	-0.005589
-0.481733	-0.050456	-0.005894
-0.474820	-0.048594	-0.005548
-0.481019	-0.050375	-0.005852
-0.473867	-0.048471	-0.005502
-0.479911	-0.050239	-0.005806
-0.472532	-0.048298	-0.005451
-0.478431	-0.050056	-0.005756
-0.470838	-0.048083	-0.005397
-0.476602	-0.049835	-0.005703
-0.468808	-0.047832	-0.005341
-0.474451	-0.049582	-0.005648
-0.466471	-0.047555	-0.005284
-0.472005	-0.049305	-0.005593
-0.463855	-0.047257	-0.005227
-0.469296	-0.049011	-0.005538
-0.460992	-0.046945	-0.005170
-0.466352	-0.048705	-0.005484
-0.457911	-0.046624	-0.005116
-0.463205	-0.048393	-0.005433
-0.454642	-0.046300	-0.005063
-0.459884	-0.048079	-0.005384
-0.451215	-0.045976	-0.005014
-0.456417	-0.047768	-0.005338
-0.447656	-0.045657	-0.004967
-0.452831	-0.047462	-0.005295
-0.443991	-0.045344	-0.004924
-0.449150	-0.047164	-0.005255
-0.440244	-0.045039	-0.004885
-0.445397	-0.046874	-0.005219
-0.436433	-0.044744	-0.004849
-0.441588	-0.046593	-0.005187
-0.432577	-0.044458	-0.004816
-0.437741	-0.046321	-0.005158
-0.428689	-0.044180	-0.004786
-0.433866	-0.046057	-0.005131
-0.424779	-0.043910	-0.004760
-0.429973	-0.045799	-0.005107
-0.420854	-0.043644	-0.004735
-0.426066	-0.045545	-0.005085
-0.416918	-0.043382	-0.004712
-0.422148	-0.045293	-0.005065
-0.412970	-0.043121	-0.004691
-0.418215	-0.045039	-0.005045
-0.409006	-0.042857	-0.004670
-0.414263	-0.044781	-0.005025
-0.405020	-0.042586	-0.004648
-0.410283	-0.044513	-0.005005
-0.401003	-0.042303	-0.004626
-0.406266	-0.044231	-0.004983
-0.396942	-0.042004	-0.004601
-0.402199	-0.043931	-0.004959
-0.392825	-0.041685	-0.004574
-0.398066	-0.043607	-0.004932
-0.388635	-0.041340	-0.004544
-0.393852	-0.043256	-0.004901
-0.384356	-0.040966	-0.004511
-0.389540	-0.042873	-0.004867
-0.379971	-0.040558	-0.004472
-0.385112	-0.042454	-0.004827
-0.375460	-0.040112	-0.004429
-0.380550	-0.041995	-0.004782
-0.370806	-0.039624	-0.004380
-0.375834	-0.041494	-0.004731
-0.365991	-0.039093	-0.004325
-0.370949	-0.040946	-0.004675
-0.360996	-0.038515	-0.004264
-0.365876	-0.040352	-0.004611
-0.355807	-0.037888	-0.004196
-0.360600	-0.039707	-0.004542
-0.350406	-0.037211	-0.004121
-0.355105	-0.039012	-0.004465
-0.344780	-0.036482	-0.004040
-0.349380	-0.038265	-0.004381
-0.338916	-0.035702	-0.003952
-0.343411	-0.037466	-0.004291
-0.332804	-0.034870	-0.003857
-0.337190	-0.036616	-0.004194
-0.326434	-0.033987	-0.003755
-0.330708	-0.035715	-0.004091
-0.319800	-0.033053	-0.003647
-0.323959	-0.034765	-0.003981
-0.312895	-0.032071	-0.003533
-0.316940	-0.033768	-0.003865
-0.305717	-0.031042	-0.003413
-0.309647	-0.032725	-0.003744
-0.298263	-0.029969	-0.003288
-0.302080	-0.031638	-0.003617
-0.290534	-0.028853	-0.003157
-0.294240	-0.030512	-0.003486
-0.282530	-0.027698	-0.003022
-0.286128	-0.029348	-0.003350
-0.274254	-0.026507	-0.002883
-0.277748	-0.028150	-0.003211
-0.265709	-0.025282	-0.002741
-0.269105	-0.026920	-0.003068
-0.256900	-0.024027	-0.002595
-0.260202	-0.025662	-0.002923
-0.247830	-0.022744	-0.002446
-0.251045	-0.024379	-0.002775
-0.238505	-0.021438	-0.002295
-0.241639	-0.023074	-0.002625
-0.228928	-0.020110	-0.002142
-0.231988	-0.021750	-0.002473
-0.219104	-0.018763	-0.001988
-0.222097	-0.020410	-0.002321
-0.209037	-0.017401	-0.001832
-0.211969	-0.019056	-0.002167
-0.198727	-0.016025	-0.001676
-0.201607	-0.017691	-0.002013
-0.188177	-0.014637	-0.001519
-0.191011	-0.016316	-0.001858
-0.177386	-0.013238	-0.001361
-0.180180	-0.014933	-0.001704
-0.166351	-0.011832	-0.001203
-0.169113	-0.013543	-0.001549
-0.155068	-0.010417	-0.001045
-0.157806	-0.012148	-0.001395
-0.143532	-0.008995	-0.000887
-0.146251	-0.010748	-0.001240
-0.131733	-0.007567	-0.000728
-0.134441	-0.009343	-0.001086
-0.119661	-0.006131	-0.000570
-0.122366	-0.007933	-0.000932
-0.107304	-0.004688	-0.000411
-0.110014	-0.006518	-0.000777
-0.094646	-0.003237	-0.000251
-0.097370	-0.005098	-0.000623
-0.081671	-0.001776	-0.000090
-0.084420	-0.003670	-0.000468
-0.068360	-0.000304	0.000071
-0.071150	-0.002240	-0.000314
-0.054686	0.001186	0.000236
-0.057520	-0.000836	-0.000162
-0.040662	0.002712	0.000404
-0.043481	0.000557	-0.000008
-0.026277	0.004251	0.000573
-0.029017	0.001966	0.000148
-0.011499	0.005777	0.000742
-0.014127	0.003412	0.000309
0.003705	0.007304	0.000911
0.001408	0.004900	0.000474
0.019245	0.008832	0.001081
0.018176	0.006464	0.000647
0.035348	0.010361	0.001252
0.035447	0.008079	0.000827
0.052012	0.011906	0.001426
0.053224	0.009743	0.001015
0.069421	0.013480	0.001604
0.072021	0.011481	0.001209
0.087766	0.015121	0.001784
0.091483	0.013295	0.001408
0.106718	0.016802	0.001967
0.111413	0.015155	0.001611
0.126143	0.018525	0.002156
0.131652	0.017048	0.001818
0.145908	0.020291	0.002348
0.152062	0.018966	0.002027
0.165880	0.022095	0.002544
0.172059	0.020847	0.002233
0.183036	0.023577	0.002704
0.186859	0.022133	0.002373
0.194895	0.024460	0.002796
0.196335	0.022809	0.002444
0.201567	0.024757	0.002822
0.200658	0.022897	0.002450
0.203260	0.024493	0.002784
0.200096	0.022431	0.002394
0.200275	0.023701	0.002688
0.195001	0.021451	0.002279
0.192993	0.022427	0.002536
0.185798	0.020006	0.002113
0.181859	0.020722	0.002337
0.172965	0.018154	0.001901
0.167371	0.018643	0.002095
0.157023	0.015954	0.001650
0.150059	0.016254	0.001819
0.138520	0.013473	0.001367
0.130478	0.013620	0.001516
0.118017	0.010778	0.001061
0.109185	0.010810	0.001193
0.096075	0.007938	0.000739
0.086737	0.007892	0.000859
0.073201	0.005021	0.000409
0.063723	0.004936	0.000521
0.050036	0.002094	0.000079
0.040498	0.001994	0.000185
0.026864	-0.000782	-0.000245
0.017490	-0.000867	-0.000139
0.004132	-0.003556	-0.000557
-0.004845	-0.003583	-0.000445
-0.017780	-0.006172	-0.000849
-0.026318	-0.006126	-0.000731
-0.038482	-0.008578	-0.001116
-0.046312	-0.008440	-0.000988
-0.057521	-0.010732	-0.001353
-0.064473	-0.010486	-0.001214
-0.074582	-0.012600	-0.001556
-0.080514	-0.012231	-0.001405
-0.089404	-0.014155	-0.001722
-0.094200	-0.013650	-0.001557
-0.101785	-0.015377	-0.001850
-0.105361	-0.014729	-0.001670
-0.111583	-0.016254	-0.001937
-0.113883	-0.015458	-0.001742
-0.118716	-0.016781	-0.001983
-0.119717	-0.015837	-0.001773
-0.123163	-0.016962	-0.001989
-0.122870	-0.015873	-0.001765
-0.124959	-0.016807	-0.001957
-0.123405	-0.015580	-0.001718
-0.124194	-0.016332	-0.001888
-0.121438	-0.014976	-0.001637
-0.121005	-0.015560	-0.001785
-0.117130	-0.014088	-0.001523
-0.115576	-0.014519	-0.001652
-0.110682	-0.012946	-0.001380
-0.108124	-0.013241	-0.001492
-0.102330	-0.011584	-0.001213
-0.098898	-0.011761	-0.001310
-0.092334	-0.010038	-0.001026
-0.088171	-0.010119	-0.001110
-0.080978	-0.008348	-0.000824
-0.076231	-0.008354	-0.000897
-0.068554	-0.006556	-0.000611
-0.063376	-0.006507	-0.000677
-0.055363	-0.004701	-0.000392
-0.049906	-0.004618	-0.000453
-0.041700	-0.002823	-0.000172
-0.036149	-0.002729	-0.000231
-0.027886	-0.000963	0.000044
-0.022334	-0.000876	-0.000015
-0.014153	0.000843	0.000252
-0.008735	0.000901	0.000191
-0.000769	0.002562	0.000449
0.004394	0.002574	0.000383
0.012077	0.004163	0.000630
0.016925	0.004120	0.000558
0.024118	0.005617	0.000792
0.028537	0.005510	0.000714
0.035137	0.006902	0.000934
0.039033	0.006723	0.000847
0.044956	0.007999	0.001052
0.048249	0.007741	0.000956
0.053428	0.008894	0.001145
0.056055	0.008552	0.001040
0.060443	0.009579	0.001212
0.062358	0.009150	0.001098
0.065926	0.010048	0.001253
0.067100	0.009530	0.001130
0.069837	0.010301	0.001268
0.070258	0.009695	0.001136
0.072170	0.010342	0.001258
0.071845	0.009651	0.001117
0.072954	0.010180	0.001224
0.071904	0.009409	0.001075
0.072248	0.009826	0.001168
0.070510	0.008981	0.001012
0.070139	0.009296	0.001091
0.067762	0.008385	0.000929
0.066737	0.008607	0.000996
0.063782	0.007641	0.000829
0.062175	0.007782	0.000886
0.058712	0.006769	0.000715
0.056602	0.006841	0.000763
0.052707	0.005794	0.000590
0.050179	0.005810	0.000631
0.045936	0.004740	0.000457
0.043077	0.004712	0.000492
0.038572	0.003631	0.000318
0.035472	0.003573	0.000350
0.030789	0.002492	0.000178
0.027537	0.002417	0.000208
0.022760	0.001349	0.000039
0.019458	0.001269	0.000068
0.014663	0.000223	-0.000096
0.011370	0.000150	-0.000067
0.006638	-0.000863	-0.000225
0.003436	-0.000917	-0.000193
-0.001155	-0.001889	-0.000345
-0.004204	-0.001915	-0.000310
-0.008594	-0.002837	-0.000454
-0.011422	-0.002828	-0.000415
-0.015527	-0.003692	-0.000550
-0.018074	-0.003640	-0.000506
-0.021840	-0.004439	-0.000633
-0.024054	-0.004339	-0.000583
-0.027434	-0.005068	-0.000699
-0.029271	-0.004916	-0.000643
-0.032228	-0.005572	-0.000750
-0.033657	-0.005365	-0.000688
-0.036163	-0.005947	-0.000784
-0.037159	-0.005682	-0.000715
-0.039200	-0.006189	-0.000802
-0.039750	-0.005867	-0.000727
-0.041318	-0.006299	-0.000803
-0.041419	-0.005922	-0.000722
-0.042517	-0.006282	-0.000789
-0.042175	-0.005851	-0.000702
-0.042815	-0.006143	-0.000760
-0.042045	-0.005661	-0.000667
-0.042247	-0.005889	-0.000717
-0.041072	-0.005362	-0.000620
-0.040865	-0.005532	-0.000663
-0.039316	-0.004964	-0.000561
-0.038735	-0.005082	-0.000597
-0.036848	-0.004480	-0.000493
-0.035934	-0.004552	-0.000523
-0.033751	-0.003924	-0.000416
-0.032549	-0.003958	-0.000442
-0.030115	-0.003309	-0.000334
-0.028675	-0.003313	-0.000356
-0.026040	-0.002651	-0.000247
-0.024412	-0.002632	-0.000266
-0.021627	-0.001965	-0.000158
-0.019863	-0.001932	-0.000176
-0.016979	-0.001266	-0.000069
-0.015132	-0.001226	-0.000086
-0.012203	-0.000569	0.000018
-0.010326	-0.000530	0.000001
-0.007396	0.000112	0.000102
-0.005537	0.000144	0.000084
-0.002655	0.000764	0.000182
-0.000859	0.000781	0.000162
0.001930	0.001375	0.000255
0.003630	0.001372	0.000232
0.006282	0.001934	0.000320
0.007844	0.001908	0.000294
0.010318	0.002432	0.000377
0.011706	0.002379	0.000348
0.013970	0.002863	0.000424
0.015156	0.002779	0.000391
0.017182	0.003219	0.000462
0.018141	0.003103	0.000425
0.019908	0.003498	0.000489
0.020622	0.003348	0.000448
0.022117	0.003697	0.000505
0.022572	0.003512	0.000460
0.023785	0.003814	0.000511
0.023976	0.003595	0.000462
0.024905	0.003852	0.000507
0.024831	0.003599	0.000454
0.025478	0.003813	0.000493
0.025144	0.003529	0.000437
0.025518	0.003701	0.000470
0.024933	0.003387	0.000411
0.025049	0.003522	0.000439
0.024229	0.003181	0.000377
0.024104	0.003281	0.000401
0.023066	0.002917	0.000336
0.022722	0.002987	0.000357
0.021491	0.002604	0.000290
0.020954	0.002647	0.000307
0.019553	0.002249	0.000240
0.018850	0.002271	0.000254
0.017309	0.001862	0.000186
0.016470	0.001868	0.000198
0.014817	0.001452	0.000130
0.013874	0.001446	0.000141
0.012140	0.001029	0.000073
0.011123	0.001015	0.000084
0.009338	0.000601	0.000017
0.008279	0.000585	0.000027
0.006475	0.000177	-0.000038
0.005404	0.000163	-0.000027
0.003607	-0.000233	-0.000090
0.002554	-0.000242	-0.000078
0.000793	-0.000624	-0.000138
-0.000215	-0.000622	-0.000125
-0.001915	-0.000987	-0.000183
-0.002856	-0.000972	-0.000167
-0.004468	-0.001316	-0.000222
-0.005318	-0.001285	-0.000204
-0.006822	-0.001606	-0.000255
-0.007559	-0.001557	-0.000235
-0.008936	-0.001853	-0.000282
-0.009544	-0.001784	-0.000260
-0.010780	-0.002053	-0.000303
-0.011246	-0.001963	-0.000278
-0.012328	-0.002206	-0.000317
-0.012642	-0.002093	-0.000289
-0.013563	-0.002308	-0.000324
-0.013719	-0.002174	-0.000293
-0.014474	-0.002362	-0.000325
-0.014468	-0.002206	-0.000292
-0.015058	-0.002367	-0.000320
-0.014890	-0.002189	-0.000284
-0.015316	-0.002326	-0.000308
-0.014992	-0.002128	-0.000270
-0.015260	-0.002241	-0.000291
-0.014784	-0.002025	-0.000251
-0.014903	-0.002115	-0.000269
-0.014286	-0.001883	-0.000227
-0.014266	-0.001954	-0.000243
-0.013520	-0.001708	-0.000200
-0.013376	-0.001762	-0.000214
-0.012514	-0.001504	-0.000169
-0.012261	-0.001545	-0.000181
-0.011299	-0.001277	-0.000135
-0.010953	-0.001306	-0.000146
-0.009909	-0.001033	-0.000100
-0.009488	-0.001053	-0.000110
-0.008379	-0.000776	-0.000065
-0.007902	-0.000792	-0.000074
-0.006747	-0.000513	-0.000028
-0.006233	-0.000526	-0.000038
-0.005049	-0.000250	0.000007
-0.004517	-0.000263	-0.000003
-0.003323	0.000008	0.000041
-0.002791	-0.000008	0.000031
-0.001604	0.000257	0.000073
-0.001090	0.000235	0.000062
0.000073	0.000492	0.000103
0.000555	0.000462	0.000091
0.001679	0.000707	0.000130
0.002113	0.000668	0.000116
0.003182	0.000901	0.000153
0.003557	0.000851	0.000138
0.004559	0.001070	0.000173
0.004861	0.001007	0.000155
0.005786	0.001211	0.000188
0.006007	0.001135	0.000169
0.006845	0.001323	0.000199
0.006978	0.001233	0.000178
0.007723	0.001404	0.000206
0.007762	0.001300	0.000184
0.008410	0.001456	0.000209
0.008352	0.001337	0.000184
0.008901	0.001477	0.000208
