## Supplementary material for "Visualising joint force-velocity properties in musculoskeletal models": Code&Data: A03_FB_P01_x1_qfrcOutput.csv

0.000000	0.000000	0.000000
-0.030000	-0.018222	-0.003682
-0.113708	-0.069063	-0.013583
-0.269313	-0.163538	-0.031777
-0.510140	-0.309609	-0.060038
-0.845179	-0.512414	-0.099851
-1.279533	-0.774450	-0.152358
-1.814779	-1.095751	-0.218247
-3.338008	-1.232141	-0.478215
-4.792274	-1.374741	-0.668333
-6.344375	-1.517632	-0.874763
-8.029535	-1.661746	-1.103177
-9.851748	-1.809477	-1.353437
-11.804536	-1.964204	-1.623342
-13.876763	-2.130161	-1.909016
-16.054885	-2.312351	-2.203996
-18.324075	-2.516374	-2.495793
-20.668930	-2.747824	-2.751147
-22.850942	-3.432899	-1.627323
-25.027221	-4.077183	-1.259820
-27.147347	-4.732713	-1.117319
-29.147420	-5.413225	-1.046744
-30.932867	-6.113845	-1.014199
-32.344841	-6.822134	-1.007911
-33.086393	-7.518677	-1.023482
-32.541099	-8.174357	-1.060080
-29.337687	-8.741994	-1.119934
-25.859631	-9.135840	-1.210155
-25.841994	-9.365245	-1.321948
-25.815608	-9.570645	-1.422581
-25.781777	-9.751383	-1.509912
-25.739871	-9.905428	-1.583249
-25.687514	-10.030310	-1.642924
-25.621176	-10.123681	-1.689805
-25.536669	-10.183622	-1.724890
-25.429142	-10.208625	-1.749115
-25.293302	-10.197615	-1.763250
-25.123265	-10.149630	-1.767863
-24.912775	-10.063754	-1.763346
-24.655259	-9.938961	-1.749930
-24.344070	-9.774124	-1.727719
-23.972612	-9.567995	-1.696713
-23.534555	-9.319280	-1.656837
-23.023975	-9.026694	-1.607967
-22.435528	-8.689062	-1.549954
-21.764541	-8.305413	-1.482652
-21.006997	-7.875099	-1.405946
-20.155972	-7.397879	-1.319778
-19.213181	-6.873921	-1.224192
-18.180993	-6.304144	-1.119304
-17.060654	-5.690233	-1.005348
-15.854233	-5.034418	-0.882674
-14.564706	-4.339442	-0.751743
-13.195859	-3.608477	-0.613109
-11.752232	-2.845084	-0.467414
-10.239008	-2.053142	-0.315368
-8.661938	-1.236784	-0.157750
-7.027248	-0.400353	0.004610
-5.341547	0.451670	0.170832
-3.611760	1.314712	0.340003
-1.845040	2.184167	0.511175
-0.048706	3.055453	0.683386
1.769831	3.924064	0.855658
3.603121	4.785622	1.027015
5.443741	5.635935	1.196483
7.284358	6.471043	1.363110
9.117786	7.287254	1.525993
10.937078	8.081205	1.684250
12.734969	8.848762	1.837989
14.506491	9.584689	1.992803
16.248405	10.285766	2.150504
17.952538	10.961588	2.301218
19.611912	11.602608	2.445199
21.221390	12.214961	2.573945
22.776339	12.806680	2.682256
24.266840	13.356274	2.771695
25.693831	13.865237	2.842182
27.049812	14.326612	2.896326
28.328806	14.735819	2.938180
29.517918	15.071777	2.970742
30.612888	15.335046	2.990369
31.599510	15.506747	2.996804
32.469072	15.585907	2.985173
33.202722	15.547742	2.958220
33.786684	15.388750	2.899375
34.196673	15.075442	2.833205
34.402377	14.624120	2.677385
34.373646	13.939873	2.693418
34.014111	13.480141	1.655906
33.592028	9.948625	4.582668
30.951241	17.624313	-2.954269
33.463627	-9.322527	7.344279
8.283425	24.589573	-4.504094
31.941732	-9.125459	7.474503
1.463242	25.187958	-4.403570
31.916958	-10.679262	7.573668
-0.820137	25.480439	-4.419337
31.444618	-11.487853	7.503785
-2.083123	25.446713	-4.464471
30.648518	-12.195310	7.350984
-3.114655	25.132186	-4.531174
29.492454	-12.879692	7.138124
-4.139606	24.562710	-4.617534
27.966124	-13.570172	6.884809
-5.236125	23.769928	-4.723826
26.027250	-14.261554	6.608477
-6.439068	22.799707	-4.850014
23.844714	-14.992511	6.335064
-7.683175	21.696060	-4.997095
21.370266	-15.716228	6.067371
-8.932464	20.506248	-5.161993
18.765742	-16.437850	5.819390
-10.243793	19.356392	-5.343263
16.003624	-17.128621	5.599914
-11.499232	18.233479	-5.532176
13.495510	-17.812560	5.414778
-12.660822	17.187451	-5.723399
11.188602	-18.435985	5.248308
-13.692877	16.214367	-5.905073
9.150302	-18.978949	5.097836
-14.637429	15.363900	-6.066615
7.536711	-19.447726	4.965602
-15.443703	14.598923	-6.196791
6.138590	-19.797699	4.836003
-16.135322	13.929239	-6.287712
4.926709	-20.021181	4.709227
-16.646033	13.297991	-6.331813
3.952301	-20.107719	4.580468
-16.980486	12.719084	-6.326834
3.173036	-20.040070	4.449009
-17.128214	12.186229	-6.270133
2.573969	-19.808754	4.315747
-17.082215	11.697603	-6.160024
2.148851	-19.408901	4.182085
-16.839056	11.255059	-5.995452
1.896172	-18.838682	4.049582
-16.398036	10.861923	-5.775860
1.816665	-18.098495	3.919585
-15.760374	10.521153	-5.501443
1.862074	-17.177145	3.792410
-14.934468	10.233548	-5.172571
2.168643	-16.121838	3.670250
-13.910439	9.998897	-4.797744
2.615902	-14.906407	3.550667
-12.705732	9.813853	-4.385904
3.225839	-13.572692	3.434722
-11.334619	9.673113	-3.956926
3.984309	-12.177640	3.323427
-9.829567	9.573633	-3.541582
4.861143	-10.815500	3.220294
-8.253728	9.518716	-3.176380
5.804725	-9.605146	3.131818
-6.704640	9.519825	-2.888696
6.742864	-8.636718	3.065055
-5.285638	9.587768	-2.678977
7.597509	-7.913386	3.022380
-4.051227	9.716793	-2.521951
8.309090	-7.366711	2.998972
-2.969257	9.875896	-2.389416
8.865470	-6.931797	2.986125
-2.031098	10.047938	-2.279104
9.235424	-6.573370	2.978846
-1.207611	10.204603	-2.177399
9.355308	-6.239634	2.970127
-0.435491	10.301524	-2.073320
9.325505	-5.954889	2.954172
0.293471	10.329312	-1.985773
9.067656	-5.681602	2.928426
0.979651	10.261556	-1.899436
8.574397	-5.406821	2.888704
1.627168	10.078196	-1.817242
8.146858	-5.127351	2.832728
2.175419	9.797800	-1.745027
7.842202	-4.832006	2.760929
2.586592	9.427761	-1.676870
7.457705	-4.514770	2.673223
2.875598	8.944282	-1.608155
7.005672	-4.179444	2.567815
3.041530	8.347292	-1.542494
6.481831	-3.825936	2.443663
3.091222	7.628492	-1.479288
5.912371	-3.464910	2.299502
3.010248	6.835732	-1.421238
5.274980	-3.093923	2.136595
2.820780	5.947363	-1.362048
4.583540	-2.712328	1.952376
2.528708	4.998743	-1.301258
3.849071	-2.326957	1.748065
2.146996	4.006056	-1.235178
3.079537	-1.937658	1.524358
1.690198	2.977166	-1.159394
2.281561	-1.536162	1.280894
1.174213	2.347589	-1.067241
1.576434	-1.383413	1.124829
0.624458	1.864308	-0.996697
0.904250	-1.338928	0.993143
0.057638	1.444634	-0.944083
0.252192	-1.361605	0.873959
-0.516228	1.068316	-0.905499
-0.383476	-1.426995	0.765567
-1.089042	0.731181	-0.877773
-0.995324	-1.525228	0.669245
-1.649142	0.431334	-0.859585
-1.575918	-1.644235	0.583804
-2.185082	0.165960	-0.848373
-2.116725	-1.773731	0.507856
-2.685607	-0.066730	-0.841329
-2.608840	-1.904545	0.439845
-3.139891	-0.267921	-0.835489
-3.043406	-2.028288	0.378198
-3.537695	-0.438472	-0.827870
-3.411966	-2.137207	0.321439
-3.869548	-0.579184	-0.815599
-3.706851	-2.224077	0.268225
-4.127034	-0.691100	-0.796023
-3.921810	-2.282217	0.217376
-4.303593	-0.775820	-0.766880
-4.053072	-2.305825	0.167910
-4.395176	-0.835610	-0.726367
-4.099587	-2.289923	0.118962
-4.399992	-0.872509	-0.673047
-4.062676	-2.230855	0.069799
-4.318226	-0.871712	-0.605865
-3.940165	-2.140084	0.022468
-4.152349	-0.880596	-0.528017
-3.753013	-1.983274	-0.030399
-3.904697	-0.906441	-0.428625
-3.514808	-1.743161	-0.094986
-3.578173	-0.954056	-0.339949
-3.229501	-1.479204	-0.145625
-3.197882	-0.985790	-0.270770
-2.905826	-1.218429	-0.171024
-2.788174	-0.983838	-0.215595
-2.557621	-1.016259	-0.176032
-2.389861	-0.910413	-0.178875
-2.193532	-0.863415	-0.161561
-2.012115	-0.791143	-0.151364
-1.829029	-0.725480	-0.138099
-1.661275	-0.657014	-0.125186
-1.499564	-0.589939	-0.111735
-1.340194	-0.523169	-0.098268
-1.182343	-0.456595	-0.084812
-1.025563	-0.390194	-0.071382
-0.869690	-0.324010	-0.058002
-0.714780	-0.258146	-0.044702
-0.561058	-0.192763	-0.031520
-0.408884	-0.128078	-0.018500
-0.258720	-0.064344	-0.005697
-0.111106	-0.001848	0.006828
0.033354	0.059104	0.019010
0.174017	0.118187	0.030780
0.310209	0.175071	0.042067
0.441241	0.229424	0.052804
0.566422	0.280923	0.062921
0.684765	0.329479	0.072336
0.796357	0.374189	0.081074
0.900042	0.415344	0.088963
0.995091	0.452739	0.096001
1.081377	0.485840	0.102209
1.158573	0.514516	0.107521
1.226018	0.538967	0.111885
1.283509	0.559024	0.115351
1.330863	0.574702	0.117926
1.367988	0.586046	0.119630
1.394880	0.593141	0.120489
1.411622	0.596105	0.120538
1.418383	0.595088	0.119817
1.415417	0.590268	0.118369
1.403057	0.581842	0.116242
1.398106	0.570032	0.113486
1.385285	0.557867	0.109899
1.365439	0.550034	0.106367
1.340438	0.545916	0.103988
1.311381	0.536365	0.102605
1.276953	0.524273	0.101287
1.237226	0.509973	0.098820
1.191868	0.493306	0.095730
1.141225	0.474028	0.092178
1.085602	0.452142	0.088157
1.024557	0.428290	0.083591
0.958675	0.402182	0.078638
0.888186	0.374018	0.073274
0.813391	0.343947	0.067524
0.734636	0.312120	0.061418
0.652308	0.278704	0.054989
0.566827	0.243877	0.048273
0.478643	0.207831	0.041309
0.388234	0.170768	0.034136
0.296102	0.132901	0.026798
0.202764	0.094451	0.019338
0.108755	0.055647	0.011804
0.014619	0.016720	0.004241
-0.078838	-0.022273	-0.003278
-0.171630	-0.060646	-0.010788
-0.262871	-0.098473	-0.018154
-0.352034	-0.135488	-0.025350
-0.438597	-0.171455	-0.032335
-0.522053	-0.206150	-0.039068
-0.601917	-0.239360	-0.045507
-0.677733	-0.270888	-0.051614
-0.749075	-0.300548	-0.057352
-0.815562	-0.328178	-0.062689
-0.876862	-0.353633	-0.067599
-0.932686	-0.376792	-0.072057
-0.982664	-0.397642	-0.076033
-1.026888	-0.415891	-0.079553
-1.065037	-0.431625	-0.082564
-1.097011	-0.444787	-0.085068
-1.122748	-0.455352	-0.087066
-1.142227	-0.463310	-0.088557
-1.155467	-0.468675	-0.089546
-1.162526	-0.471471	-0.090040
-1.163496	-0.471743	-0.090047
-1.158529	-0.469533	-0.089581
-1.147739	-0.464946	-0.088651
-1.131348	-0.458040	-0.087281
-1.112147	-0.448913	-0.085486
-1.091465	-0.437212	-0.083649
-1.066001	-0.424146	-0.081312
-1.035970	-0.410235	-0.078544
-1.001653	-0.395089	-0.075481
-0.963249	-0.378581	-0.072156
-0.920942	-0.360685	-0.068579
-0.874925	-0.341417	-0.064753
-0.825405	-0.320825	-0.060688
-0.772741	-0.298867	-0.056406
-0.716896	-0.275895	-0.051885
-0.658304	-0.251837	-0.047178
-0.597250	-0.226818	-0.042300
-0.534040	-0.200970	-0.037274
-0.468996	-0.174431	-0.032125
-0.402456	-0.147347	-0.026880
-0.334771	-0.119870	-0.021569
-0.266448	-0.092030	-0.016236
-0.197529	-0.064289	-0.010871
-0.128572	-0.036621	-0.005541
-0.059946	-0.009197	-0.000275
0.007977	0.017816	0.004898
0.074678	0.044386	0.009936
0.139969	0.070186	0.014836
0.203626	0.094962	0.019575
0.265132	0.118752	0.024095
0.324163	0.141414	0.028377
0.380410	0.162827	0.032402
0.433585	0.182880	0.036152
0.483429	0.201484	0.039612
0.529711	0.218559	0.042767
0.572231	0.234040	0.045607
0.610816	0.247876	0.048123
0.645327	0.260029	0.050310
0.675652	0.270472	0.052162
0.701711	0.279190	0.053679
0.723453	0.286180	0.054861
0.740854	0.291450	0.055712
0.753922	0.295018	0.056236
0.762687	0.296910	0.056440
0.767209	0.297163	0.056487
0.767558	0.295900	0.056384
0.763838	0.294025	0.055931
0.756309	0.292450	0.055203
0.745345	0.289077	0.054300
0.731053	0.284037	0.053177
0.713544	0.277448	0.051814
0.692963	0.269406	0.050204
0.669477	0.260003	0.048351
0.643265	0.249328	0.046262
0.617067	0.237474	0.043951
0.589276	0.224607	0.041422
0.559070	0.210832	0.038697
0.526676	0.196207	0.035803
0.492221	0.180865	0.032757
0.455953	0.164874	0.029587
0.418088	0.148332	0.026315
0.378851	0.131342	0.022964
0.338471	0.114009	0.019557
0.297183	0.096440	0.016116
0.255224	0.078740	0.012662
0.212834	0.061016	0.009218
0.170253	0.043374	0.005805
0.127722	0.025916	0.002444
0.085475	0.008741	-0.000846
0.043745	-0.008054	-0.004047
0.002758	-0.024377	-0.007140
-0.037267	-0.040143	-0.010110
-0.076121	-0.055271	-0.012940
-0.113603	-0.069686	-0.015619
-0.149527	-0.083324	-0.018133
-0.183719	-0.096124	-0.020474
-0.216022	-0.108034	-0.022631
-0.246294	-0.119009	-0.024597
-0.274410	-0.129011	-0.026366
-0.300261	-0.138010	-0.027935
-0.323757	-0.145980	-0.029299
-0.344824	-0.152905	-0.030456
-0.363407	-0.158774	-0.031406
-0.379467	-0.163582	-0.032150
-0.392945	-0.167356	-0.032727
-0.403908	-0.169986	-0.033145
-0.412318	-0.171431	-0.033355
-0.418188	-0.171993	-0.033355
-0.421572	-0.171653	-0.033157
-0.422527	-0.170407	-0.032769
-0.421107	-0.168277	-0.032200
-0.417430	-0.165252	-0.031458
-0.411564	-0.161372	-0.030551
-0.403608	-0.156672	-0.029487
-0.393666	-0.151189	-0.028274
-0.381854	-0.144967	-0.026923
-0.368292	-0.138057	-0.025444
-0.353106	-0.130513	-0.023849
-0.336429	-0.122393	-0.022150
-0.318398	-0.113758	-0.020359
-0.299151	-0.104674	-0.018490
-0.278834	-0.095207	-0.016555
-0.257917	-0.085427	-0.014569
-0.236223	-0.075412	-0.012544
-0.213822	-0.065232	-0.010496
-0.190868	-0.054946	-0.008439
-0.167495	-0.044631	-0.006387
-0.143834	-0.034366	-0.004352
-0.120043	-0.024203	-0.002348
-0.096282	-0.014193	-0.000390
-0.072656	-0.004423	0.001513
-0.049320	0.005064	0.003349
-0.026407	0.014216	0.005107
-0.004042	0.022984	0.006777
0.017651	0.031324	0.008352
0.038561	0.039196	0.009823
0.058580	0.046565	0.011185
0.077611	0.053401	0.012432
0.095565	0.059679	0.013560
0.112365	0.065377	0.014565
0.127939	0.070478	0.015445
0.142230	0.074970	0.016197
0.155188	0.078845	0.016822
0.166775	0.082098	0.017348
0.176960	0.084736	0.017782
0.185724	0.086769	0.018088
0.193060	0.088551	0.018267
0.198987	0.089910	0.018331
0.203524	0.090640	0.018285
0.206685	0.090757	0.018128
0.208495	0.090276	0.017863
0.208984	0.089219	0.017493
0.208191	0.087608	0.017021
0.206163	0.085469	0.016452
0.202951	0.082830	0.015791
0.198614	0.079722	0.015043
0.193211	0.076181	0.014217
0.186816	0.072239	0.013318
0.179505	0.067932	0.012355
0.171350	0.063301	0.011336
0.162429	0.058386	0.010268
0.152823	0.053229	0.009161
0.142617	0.047872	0.008022
0.131893	0.042357	0.006860
0.120737	0.036726	0.005685
0.109235	0.031022	0.004504
0.097470	0.025287	0.003327
0.085527	0.019561	0.002160
0.073641	0.013883	0.001013
0.061708	0.008294	-0.000108
0.049810	0.002831	-0.001195
0.038022	-0.002474	-0.002242
0.026419	-0.007588	-0.003243
0.015070	-0.012483	-0.004191
0.004048	-0.017134	-0.005081
-0.006594	-0.021511	-0.005911
-0.016792	-0.025595	-0.006674
-0.026489	-0.029371	-0.007367
-0.035645	-0.032816	-0.007989
-0.044212	-0.035919	-0.008537
-0.052153	-0.038670	-0.009008
-0.059435	-0.041060	-0.009403
-0.066031	-0.043085	-0.009720
-0.071922	-0.044741	-0.009960
-0.077091	-0.046029	-0.010131
-0.081524	-0.046874	-0.010230
-0.085225	-0.047357	-0.010253
-0.088189	-0.047503	-0.010203
-0.090424	-0.047317	-0.010080
-0.091942	-0.046808	-0.009889
-0.092759	-0.045985	-0.009631
-0.092892	-0.044864	-0.009311
-0.092374	-0.043453	-0.008932
-0.091229	-0.041772	-0.008498
-0.089490	-0.039840	-0.008014
-0.087191	-0.037676	-0.007485
-0.084371	-0.035303	-0.006915
-0.081070	-0.032743	-0.006310
-0.077331	-0.030019	-0.005674
-0.073198	-0.027157	-0.005014
-0.068714	-0.024183	-0.004335
-0.063928	-0.021122	-0.003642
-0.058889	-0.017998	-0.002941
-0.053643	-0.014838	-0.002238
-0.048235	-0.011669	-0.001537
-0.042715	-0.008513	-0.000845
-0.037128	-0.005397	-0.000166
-0.031520	-0.002342	0.000494
-0.025934	0.000628	0.001132
-0.020413	0.003493	0.001743
-0.014998	0.006233	0.002324
-0.009727	0.008832	0.002869
-0.004635	0.011272	0.003377
0.000242	0.013540	0.003844
0.004889	0.015622	0.004268
0.009270	0.017508	0.004646
0.013356	0.019190	0.004978
0.017124	0.020658	0.005261
0.020556	0.021908	0.005494
0.023636	0.022936	0.005678
0.026351	0.023740	0.005811
0.028692	0.024321	0.005895
0.030654	0.024679	0.005929
0.032234	0.024886	0.005920
0.033433	0.024913	0.005870
0.034259	0.024725	0.005775
0.034715	0.024330	0.005635
0.034813	0.023736	0.005454
0.034566	0.022950	0.005233
0.033986	0.021985	0.004975
0.033094	0.020851	0.004681
0.031906	0.019563	0.004356
0.030446	0.018134	0.004003
0.028737	0.016579	0.003623
0.026802	0.014913	0.003222
0.024667	0.013153	0.002802
0.022361	0.011316	0.002368
0.019908	0.009418	0.001923
0.017339	0.007478	0.001470
0.014681	0.005511	0.001014
0.011964	0.003535	0.000558
0.009213	0.001568	0.000106
0.006460	-0.000375	-0.000339
0.003728	-0.002278	-0.000773
0.001047	-0.004123	-0.001192
-0.001559	-0.005900	-0.001594
-0.004064	-0.007592	-0.001976
-0.006449	-0.009187	-0.002335
-0.008688	-0.010673	-0.002668
-0.010765	-0.012041	-0.002974
-0.012660	-0.013279	-0.003250
-0.014359	-0.014381	-0.003495
-0.015846	-0.015338	-0.003707
-0.017112	-0.016146	-0.003885
-0.018145	-0.016799	-0.004028
-0.018942	-0.017295	-0.004136
-0.019493	-0.017631	-0.004207
-0.019800	-0.017807	-0.004243
-0.019859	-0.017823	-0.004243
-0.019677	-0.017683	-0.004209
-0.019251	-0.017383	-0.004139
-0.018595	-0.016918	-0.004037
-0.017709	-0.016308	-0.003904
-0.016612	-0.015562	-0.003741
-0.015307	-0.014684	-0.003548
-0.013816	-0.013685	-0.003328
-0.012145	-0.012571	-0.003081
-0.010320	-0.011357	-0.002813
-0.008348	-0.010046	-0.002522
-0.006259	-0.008658	-0.002214
-0.004060	-0.007196	-0.001889
-0.001786	-0.005682	-0.001551
0.000556	-0.004119	-0.001203
0.002930	-0.002529	-0.000848
0.005332	-0.000917	-0.000487
0.007720	0.000695	-0.000126
0.010093	0.002304	0.000236
0.012408	0.003885	0.000592
0.014669	0.005438	0.000942
0.016828	0.006938	0.001282
0.018894	0.008387	0.001612
0.020818	0.009758	0.001925
0.022617	0.011058	0.002223
0.024236	0.012258	0.002501
0.025702	0.013369	0.002759
0.026957	0.014361	0.002992
0.028036	0.015251	0.003204
0.028878	0.016006	0.003387
0.029529	0.016649	0.003545
0.029925	0.017146	0.003673
0.030120	0.017525	0.003775
0.030048	0.017750	0.003844
0.029776	0.017856	0.003887
0.029230	0.017805	0.003896
0.028492	0.017638	0.003880
0.027482	0.017312	0.003830
0.026295	0.016879	0.003756
0.024845	0.016292	0.003649
0.023241	0.015637	0.003520
0.021388	0.014837	0.003360
0.019411	0.013954	0.003184
0.017206	0.012931	0.002978
0.014912	0.011843	0.002757
0.012417	0.010629	0.002509
0.009872	0.009370	0.002251
0.007158	0.008001	0.001969
0.004436	0.006609	0.001680
0.001579	0.005125	0.001372
-0.001241	0.003641	0.001063
-0.004158	0.002087	0.000738
-0.006992	0.000556	0.000418
-0.009885	-0.001023	0.000086
-0.012651	-0.002555	-0.000237
-0.015436	-0.004113	-0.000566
-0.018053	-0.005600	-0.000880
-0.020651	-0.007092	-0.001197
-0.023043	-0.008490	-0.001495
-0.025381	-0.009872	-0.001790
-0.027478	-0.011140	-0.002062
-0.029488	-0.012373	-0.002328
-0.031228	-0.013474	-0.002567
-0.032853	-0.014522	-0.002795
-0.034185	-0.015424	-0.002994
-0.035379	-0.016259	-0.003179
-0.036265	-0.016936	-0.003332
-0.036995	-0.017535	-0.003469
-0.037408	-0.017969	-0.003573
-0.037655	-0.018316	-0.003659
-0.037583	-0.018497	-0.003710
-0.037341	-0.018586	-0.003743
-0.036784	-0.018509	-0.003741
-0.036062	-0.018341	-0.003721
-0.035037	-0.018011	-0.003667
-0.033856	-0.017595	-0.003595
-0.032391	-0.016999	-0.003492
-0.030785	-0.016321	-0.003371
-0.028919	-0.015501	-0.003221
-0.026933	-0.014613	-0.003056
-0.024717	-0.013596	-0.002864
-0.022407	-0.012526	-0.002659
-0.019899	-0.011346	-0.002431
-0.017328	-0.010128	-0.002194
-0.014595	-0.008819	-0.001937
-0.011834	-0.007490	-0.001675
-0.008949	-0.006091	-0.001396
-0.006071	-0.004691	-0.001117
-0.003108	-0.003242	-0.000826
-0.000189	-0.001812	-0.000537
0.002775	-0.000355	-0.000241
0.005659	0.001065	0.000048
0.008548	0.002492	0.000340
0.011322	0.003863	0.000621
0.014065	0.005222	0.000901
0.016659	0.006506	0.001167
0.019189	0.007762	0.001428
0.021539	0.008927	0.001671
0.023794	0.010049	0.001905
0.025843	0.011067	0.002119
0.027771	0.012028	0.002322
0.029469	0.012875	0.002502
0.031027	0.013655	0.002668
0.032337	0.014312	0.002809
0.033491	0.014895	0.002935
0.034385	0.015350	0.003035
0.035113	0.015726	0.003119
0.035579	0.015972	0.003176
0.035880	0.016138	0.003217
0.035914	0.016174	0.003230
0.035779	0.016131	0.003228
0.035380	0.015960	0.003201
0.034818	0.015716	0.003158
0.034002	0.015350	0.003090
0.033035	0.014916	0.003009
0.031827	0.014401	0.002902
0.030487	0.013829	0.002785
0.028926	0.013148	0.002645
0.027253	0.012417	0.002496
0.025382	0.011587	0.002327
0.023423	0.010718	0.002151
0.021291	0.009764	0.001958
0.019100	0.008784	0.001760
0.016763	0.007733	0.001548
0.014398	0.006669	0.001334
0.011917	0.005549	0.001109
0.009438	0.004433	0.000885
0.006875	0.003274	0.000653
0.004344	0.002134	0.000424
0.001762	0.000967	0.000191
-0.000757	-0.000168	-0.000036
-0.003296	-0.001314	-0.000265
-0.005743	-0.002413	-0.000484
-0.008181	-0.003510	-0.000702
-0.010497	-0.004548	-0.000908
-0.012777	-0.005570	-0.001112
-0.014909	-0.006520	-0.001300
-0.016981	-0.007444	-0.001483
-0.018882	-0.008286	-0.001648
-0.020701	-0.009091	-0.001807
-0.022332	-0.009805	-0.001947
-0.023861	-0.010474	-0.002078
-0.025188	-0.011046	-0.002190
-0.026399	-0.011568	-0.002291
-0.027397	-0.011988	-0.002371
-0.028269	-0.012353	-0.002441
-0.028922	-0.012613	-0.002490
-0.029445	-0.012818	-0.002527
-0.029746	-0.012918	-0.002543
-0.029917	-0.012961	-0.002549
-0.029869	-0.012891	-0.002533
-0.029693	-0.012758	-0.002507
-0.029305	-0.012527	-0.002461
-0.028797	-0.012248	-0.002405
-0.028085	-0.011877	-0.002330
-0.027267	-0.011464	-0.002246
-0.026258	-0.010966	-0.002145
-0.025158	-0.010433	-0.002037
-0.023886	-0.009823	-0.001913
-0.022539	-0.009188	-0.001785
-0.021039	-0.008485	-0.001642
-0.019485	-0.007766	-0.001497
-0.017800	-0.006989	-0.001340
-0.016083	-0.006207	-0.001183
-0.014257	-0.005377	-0.001015
-0.012422	-0.004554	-0.000850
-0.010502	-0.003694	-0.000677
-0.008598	-0.002851	-0.000509
-0.006631	-0.001982	-0.000335
-0.004704	-0.001141	-0.000167
-0.002737	-0.000285	0.000004
-0.000834	0.000533	0.000166
0.001088	0.001357	0.000330
0.002923	0.002132	0.000483
0.004756	0.002905	0.000636
0.006483	0.003620	0.000776
0.008188	0.004326	0.000914
0.009769	0.004965	0.001039
0.011314	0.005588	0.001160
0.012717	0.006139	0.001266
0.014070	0.006669	0.001367
0.015269	0.007121	0.001453
0.016409	0.007547	0.001534
0.017383	0.007893	0.001597
0.018290	0.008211	0.001656
0.019025	0.008446	0.001697
0.019690	0.008652	0.001733
0.020177	0.008775	0.001752
0.020593	0.008870	0.001766
0.020832	0.008882	0.001763
0.021000	0.008879	0.001755
0.020994	0.008800	0.001730
0.020923	0.008696	0.001702
0.020682	0.008514	0.001657
0.020383	0.008312	0.001610
0.019922	0.008035	0.001548
0.019414	0.007744	0.001483
0.018753	0.007384	0.001405
0.018056	0.007016	0.001326
0.017218	0.006584	0.001235
0.016358	0.006151	0.001144
0.015372	0.005662	0.001043
0.014381	0.005178	0.000943
0.013278	0.004645	0.000833
0.012181	0.004126	0.000727
0.010986	0.003565	0.000613
0.009814	0.003024	0.000504
0.008561	0.002449	0.000389
0.007345	0.001902	0.000280
0.006063	0.001329	0.000166
0.004834	0.000790	0.000059
0.003555	0.000231	-0.000051
0.002343	-0.000286	-0.000152
0.001095	-0.000816	-0.000255
-0.000072	-0.001299	-0.000348
-0.001260	-0.001790	-0.000443
-0.002356	-0.002229	-0.000526
-0.003462	-0.002670	-0.000610
-0.004465	-0.003055	-0.000682
-0.005466	-0.003438	-0.000753
-0.006357	-0.003762	-0.000812
-0.007237	-0.004081	-0.000870
-0.008000	-0.004338	-0.000915
-0.008745	-0.004589	-0.000958
-0.009368	-0.004766	-0.000989
-0.009969	-0.004934	-0.001018
-0.010446	-0.005041	-0.001034
-0.010897	-0.005139	-0.001048
-0.011223	-0.005177	-0.001049
-0.011524	-0.005207	-0.001049
-0.011700	-0.005179	-0.001037
-0.011852	-0.005145	-0.001024
-0.011883	-0.005054	-0.000999
-0.011893	-0.004960	-0.000973
-0.011786	-0.004813	-0.000937
-0.011664	-0.004666	-0.000901
-0.011430	-0.004469	-0.000855
-0.011186	-0.004276	-0.000810
-0.010839	-0.004036	-0.000756
-0.010488	-0.003805	-0.000703
-0.010042	-0.003532	-0.000643
-0.009602	-0.003272	-0.000586
-0.009074	-0.002974	-0.000521
-0.008560	-0.002693	-0.000461
-0.007968	-0.002380	-0.000394
-0.007399	-0.002088	-0.000332
-0.006761	-0.001768	-0.000264
-0.006155	-0.001473	-0.000203
-0.005487	-0.001154	-0.000136
-0.004860	-0.000865	-0.000077
-0.004182	-0.000556	-0.000014
-0.003554	-0.000281	0.000042
-0.002882	0.000012	0.000101
-0.002269	0.000267	0.000151
-0.001620	0.000536	0.000204
-0.001036	0.000766	0.000249
-0.000423	0.001006	0.000295
0.000119	0.001205	0.000333
0.000684	0.001413	0.000372
0.001173	0.001578	0.000402
0.001681	0.001750	0.000433
0.002107	0.001877	0.000454
0.002551	0.002012	0.000477
0.002909	0.002101	0.000490
0.003282	0.002198	0.000505
0.003567	0.002249	0.000510
0.003867	0.002308	0.000516
0.004079	0.002322	0.000513
0.004305	0.002352	0.000512
0.004443	0.002337	0.000501
0.004596	0.002331	0.000493
0.004663	0.002282	0.000476
0.004747	0.002244	0.000462
0.004747	0.002165	0.000439
0.004766	0.002099	0.000419
0.004704	0.001994	0.000392
0.004666	0.001905	0.000368
0.004549	0.001778	0.000336
0.004460	0.001670	0.000309
0.004297	0.001526	0.000275
0.004166	0.001404	0.000245
0.003964	0.001250	0.000209
0.003799	0.001120	0.000179
0.003568	0.000960	0.000143
0.003379	0.000826	0.000112
0.003128	0.000665	0.000076
0.002923	0.000533	0.000047
0.002661	0.000376	0.000013
0.002449	0.000250	-0.000015
0.002185	0.000101	-0.000046
0.001975	-0.000015	-0.000071
0.001716	-0.000151	-0.000100
0.001514	-0.000253	-0.000121
0.001267	-0.000374	-0.000145
0.001080	-0.000459	-0.000162
0.000852	-0.000563	-0.000183
0.000686	-0.000629	-0.000195
0.000480	-0.000710	-0.000211
0.000340	-0.000750	-0.000219
0.000162	-0.000807	-0.000230
0.000050	-0.000827	-0.000233
-0.000099	-0.000863	-0.000239
-0.000182	-0.000863	-0.000236
-0.000301	-0.000880	-0.000238
-0.000354	-0.000860	-0.000231
-0.000443	-0.000858	-0.000228
-0.000468	-0.000820	-0.000217
-0.000529	-0.000801	-0.000210
-0.000527	-0.000747	-0.000196
-0.000562	-0.000713	-0.000185
-0.000535	-0.000647	-0.000168
-0.000548	-0.000600	-0.000154
-0.000500	-0.000523	-0.000135
-0.000494	-0.000467	-0.000119
-0.000430	-0.000382	-0.000098
-0.000408	-0.000321	-0.000081
-0.000332	-0.000231	-0.000059
-0.000301	-0.000167	-0.000042
-0.000217	-0.000076	-0.000019
-0.000181	-0.000012	-0.000002
-0.000094	0.000077	0.000020
-0.000057	0.000138	0.000036
0.000028	0.000222	0.000057
0.000061	0.000277	0.000072
0.000140	0.000354	0.000091
0.000165	0.000400	0.000104
0.000234	0.000467	0.000120
0.000248	0.000503	0.000130
0.000304	0.000559	0.000145
0.000303	0.000582	0.000152
0.000344	0.000625	0.000163
0.000326	0.000634	0.000167
0.000350	0.000663	0.000174
0.000314	0.000659	0.000175
0.000319	0.000673	0.000179
0.000265	0.000654	0.000176
0.000252	0.000655	0.000177
0.000179	0.000622	0.000171
0.000148	0.000609	0.000169
0.000058	0.000563	0.000160
0.000011	0.000537	0.000154
-0.000095	0.000479	0.000142
-0.000156	0.000442	0.000134
-0.000275	0.000373	0.000119
-0.000348	0.000327	0.000109
-0.000476	0.000249	0.000092
-0.000556	0.000196	0.000080
-0.000691	0.000112	0.000062
-0.000776	0.000054	0.000048
-0.000914	-0.000032	0.000029
-0.001000	-0.000091	0.000014
-0.001136	-0.000179	-0.000006
-0.001219	-0.000240	-0.000020
-0.001350	-0.000328	-0.000040
-0.001425	-0.000387	-0.000054
-0.001547	-0.000471	-0.000074
-0.001611	-0.000526	-0.000087
-0.001721	-0.000606	-0.000106
-0.001770	-0.000655	-0.000117
-0.001863	-0.000727	-0.000134
-0.001895	-0.000767	-0.000145
-0.001969	-0.000830	-0.000159
-0.001980	-0.000860	-0.000167
-0.002033	-0.000911	-0.000180
-0.002022	-0.000930	-0.000186
-0.002050	-0.000968	-0.000196
-0.002015	-0.000972	-0.000198
-0.002020	-0.000996	-0.000206
-0.001960	-0.000987	-0.000205
-0.001939	-0.000997	-0.000210
-0.001855	-0.000974	-0.000207
-0.001809	-0.000970	-0.000208
-0.001701	-0.000934	-0.000202
-0.001632	-0.000917	-0.000200
-0.001501	-0.000867	-0.000191
-0.001411	-0.000838	-0.000186
-0.001260	-0.000777	-0.000175
-0.001150	-0.000736	-0.000168
-0.000981	-0.000664	-0.000154
-0.000855	-0.000614	-0.000144
-0.000672	-0.000533	-0.000128
-0.000534	-0.000474	-0.000117
-0.000340	-0.000386	-0.000100
-0.000193	-0.000321	-0.000087
0.000008	-0.000228	-0.000068
0.000160	-0.000159	-0.000054
0.000363	-0.000063	-0.000034
0.000515	0.000008	-0.000020
0.000716	0.000105	0.000000
0.000864	0.000175	0.000015
0.001058	0.000270	0.000034
0.001198	0.000338	0.000048
0.001382	0.000430	0.000068
0.001509	0.000493	0.000081
0.001678	0.000579	0.000099
0.001789	0.000635	0.000111
0.001941	0.000714	0.000128
0.002032	0.000762	0.000139
0.002162	0.000831	0.000154
0.002231	0.000869	0.000162
0.002337	0.000928	0.000175
0.002381	0.000955	0.000181
0.002462	0.001002	0.000192
0.002479	0.001017	0.000196
0.002533	0.001052	0.000204
0.002523	0.001054	0.000205
0.002549	0.001076	0.000210
0.002512	0.001065	0.000209
0.002511	0.001074	0.000212
0.002445	0.001051	0.000208
0.002417	0.001047	0.000208
0.002326	0.001011	0.000202
0.002272	0.000995	0.000199
0.002155	0.000948	0.000190
0.002078	0.000921	0.000186
0.001939	0.000862	0.000174
0.001840	0.000826	0.000168
0.001681	0.000757	0.000155
0.001564	0.000712	0.000146
0.001389	0.000636	0.000131
0.001257	0.000584	0.000121
0.001068	0.000501	0.000105
0.000926	0.000444	0.000094
0.000728	0.000357	0.000077
0.000578	0.000295	0.000065
0.000375	0.000206	0.000047
0.000222	0.000143	0.000035
0.000018	0.000053	0.000017
-0.000134	-0.000010	0.000004
-0.000335	-0.000099	-0.000014
-0.000482	-0.000160	-0.000026
-0.000676	-0.000246	-0.000043
-0.000814	-0.000303	-0.000054
-0.000997	-0.000384	-0.000070
-0.001123	-0.000436	-0.000081
-0.001293	-0.000512	-0.000096
-0.001403	-0.000556	-0.000105
-0.001555	-0.000624	-0.000118
-0.001647	-0.000661	-0.000126
-0.001780	-0.000720	-0.000138
-0.001852	-0.000748	-0.000143
-0.001963	-0.000798	-0.000153
-0.002012	-0.000816	-0.000157
-0.002100	-0.000856	-0.000165
-0.002126	-0.000863	-0.000166
-0.002190	-0.000892	-0.000172
-0.002192	-0.000889	-0.000172
-0.002231	-0.000908	-0.000176
-0.002208	-0.000895	-0.000173
-0.002224	-0.000903	-0.000175
-0.002177	-0.000879	-0.000170
-0.002170	-0.000877	-0.000170
-0.002100	-0.000844	-0.000163
-0.002071	-0.000833	-0.000161
-0.001981	-0.000791	-0.000152
-0.001931	-0.000771	-0.000149
-0.001821	-0.000721	-0.000139
-0.001754	-0.000693	-0.000133
