## Supplementary material for "Visualising joint force-velocity properties in musculoskeletal models": Code&Data: A03_FB_P01_x1_qposOutput.csv

0.349066	1.396263	0.349066
0.349066	1.396263	0.349065
0.349065	1.396260	0.349062
0.349062	1.396250	0.349053
0.349057	1.396229	0.349035
0.349047	1.396188	0.349000
0.349029	1.396118	0.348936
0.349555	1.394698	0.351180
0.350590	1.392044	0.355268
0.352107	1.388241	0.360865
0.354077	1.383382	0.367609
0.356464	1.377571	0.375089
0.359233	1.370925	0.382856
0.362342	1.363568	0.390423
0.365747	1.355637	0.397272
0.369402	1.347269	0.402873
0.373258	1.338607	0.406701
0.376707	1.331118	0.405905
0.379771	1.324354	0.402625
0.382442	1.318149	0.397654
0.384707	1.312418	0.391401
0.386552	1.307091	0.384165
0.387969	1.302100	0.376201
0.388953	1.297374	0.367738
0.389514	1.292828	0.358993
0.389683	1.288349	0.350183
0.389540	1.283763	0.341553
0.389161	1.278925	0.333235
0.388555	1.273836	0.325127
0.387726	1.268494	0.317136
0.386683	1.262897	0.309185
0.385431	1.257039	0.301211
0.383978	1.250917	0.293165
0.382331	1.244522	0.285008
0.380497	1.237851	0.276713
0.378484	1.230896	0.268258
0.376298	1.223654	0.259627
0.373947	1.216119	0.250809
0.371439	1.208291	0.241798
0.368780	1.200166	0.232589
0.365978	1.191746	0.223180
0.363040	1.183031	0.213572
0.359976	1.174024	0.203770
0.356792	1.164729	0.193778
0.353498	1.155152	0.183604
0.350101	1.145301	0.173259
0.346610	1.135185	0.162753
0.343035	1.124814	0.152100
0.339383	1.114202	0.141318
0.335665	1.103361	0.130423
0.331888	1.092310	0.119436
0.328062	1.081066	0.108379
0.324195	1.069649	0.097275
0.320295	1.058081	0.086149
0.316370	1.046386	0.075030
0.312427	1.034589	0.063945
0.308473	1.022718	0.052926
0.304516	1.010799	0.042004
0.300561	0.998864	0.031211
0.296614	0.986942	0.020580
0.292679	0.975065	0.010145
0.288763	0.963266	-0.000060
0.284869	0.951578	-0.010004
0.281000	0.940034	-0.019654
0.277161	0.928667	-0.028978
0.273355	0.917513	-0.037948
0.269585	0.906603	-0.046536
0.265854	0.895972	-0.054717
0.262165	0.885651	-0.062468
0.258520	0.875667	-0.069751
0.254924	0.866042	-0.076515
0.251381	0.856797	-0.082711
0.247893	0.847952	-0.088296
0.244466	0.839528	-0.093243
0.241100	0.831556	-0.097560
0.237799	0.824065	-0.101274
0.234567	0.817088	-0.104437
0.231405	0.810657	-0.107110
0.228317	0.804800	-0.109362
0.225310	0.799536	-0.111250
0.222390	0.794878	-0.112825
0.219566	0.790825	-0.114131
0.216849	0.787370	-0.115210
0.214252	0.784490	-0.116083
0.211793	0.782154	-0.116789
0.209491	0.780306	-0.117319
0.207367	0.778902	-0.117779
0.205453	0.777788	-0.117862
0.203729	0.777316	-0.119351
0.202456	0.775484	-0.115276
0.200937	0.777332	-0.123142
0.200937	0.772277	-0.112252
0.199734	0.774322	-0.119881
0.200012	0.769510	-0.108598
0.198886	0.772275	-0.116160
0.199330	0.767763	-0.103934
0.198292	0.771044	-0.110830
0.198858	0.766893	-0.097693
0.197906	0.770633	-0.103847
0.198576	0.766860	-0.089924
0.197711	0.771008	-0.095383
0.198475	0.767610	-0.080845
0.197703	0.772110	-0.085715
0.198555	0.769067	-0.070752
0.197881	0.773849	-0.075162
0.198817	0.771124	-0.059961
0.198237	0.776137	-0.064076
0.199246	0.773687	-0.048789
0.198760	0.778857	-0.052735
0.199830	0.776633	-0.037505
0.199428	0.781898	-0.041416
0.200556	0.779822	-0.026338
0.200233	0.785116	-0.030350
0.201404	0.783135	-0.015542
0.201141	0.788426	-0.019800
0.202340	0.786487	-0.005342
0.202122	0.791725	-0.009950
0.203334	0.789784	0.004057
0.203149	0.794924	-0.000997
0.204368	0.792929	0.012465
0.204201	0.797946	0.006855
0.205417	0.795861	0.019675
0.205260	0.800711	0.013451
0.206470	0.798499	0.025533
0.206320	0.803144	0.018645
0.207513	0.800796	0.029880
0.207365	0.805204	0.022307
0.208534	0.802709	0.032614
0.208385	0.806848	0.024362
0.209523	0.804204	0.033675
0.209370	0.808049	0.024769
0.210471	0.805259	0.033040
0.210312	0.808789	0.023530
0.211370	0.805864	0.030737
0.211205	0.809063	0.020699
0.212214	0.806019	0.026847
0.212043	0.808880	0.016382
0.212998	0.805737	0.021508
0.212821	0.808253	0.010752
0.213718	0.805037	0.014917
0.213532	0.807226	0.004015
0.214365	0.803969	0.007326
0.214169	0.805837	-0.003536
0.214934	0.802577	-0.000955
0.214727	0.804148	-0.011597
0.215423	0.800924	-0.009602
0.215204	0.802234	-0.019863
0.215829	0.799085	-0.018302
0.215598	0.800184	-0.028073
0.216157	0.797144	-0.026801
0.215916	0.798094	-0.036051
0.216421	0.795179	-0.034939
0.216174	0.796046	-0.043719
0.216643	0.793256	-0.042668
0.216399	0.794098	-0.051065
0.216851	0.791428	-0.050014
0.216621	0.792285	-0.058100
0.217072	0.789739	-0.057015
0.216863	0.790641	-0.064826
0.217325	0.788221	-0.063676
0.217145	0.789190	-0.071234
0.217628	0.786905	-0.069999
0.217486	0.787952	-0.077299
0.217991	0.785824	-0.075979
0.217888	0.786967	-0.082994
0.218414	0.785012	-0.081560
0.218353	0.786257	-0.088266
0.218899	0.784496	-0.086710
0.218881	0.785843	-0.093066
0.219441	0.784294	-0.091382
0.219466	0.785739	-0.097340
0.220042	0.784403	-0.095510
0.220114	0.785933	-0.101037
0.220710	0.784800	-0.099058
0.220835	0.786394	-0.104126
0.221454	0.785458	-0.102009
0.221637	0.787092	-0.106589
0.222283	0.786343	-0.104346
0.222530	0.787986	-0.108410
0.223203	0.787411	-0.106059
0.223518	0.789032	-0.109589
0.224223	0.788608	-0.107147
0.224610	0.790176	-0.110144
0.225348	0.789884	-0.107652
0.225811	0.791366	-0.110121
0.226582	0.791188	-0.107630
0.227122	0.792555	-0.109598
0.227927	0.792471	-0.107175
0.228544	0.793699	-0.108683
0.229380	0.793697	-0.106408
0.230072	0.794764	-0.107507
0.230937	0.794832	-0.105473
0.231679	0.795814	-0.106393
0.232565	0.795933	-0.104561
0.233342	0.796854	-0.105364
0.234240	0.797011	-0.103703
0.235038	0.797882	-0.104421
0.235938	0.798065	-0.102911
0.236746	0.798889	-0.103568
0.237641	0.799089	-0.102194
0.238446	0.799870	-0.102813
0.239326	0.800075	-0.101560
0.240120	0.800814	-0.102158
0.240977	0.801015	-0.101015
0.241748	0.801713	-0.101609
0.242574	0.801902	-0.100568
0.243314	0.802558	-0.101169
0.244102	0.802729	-0.100225
0.244802	0.803342	-0.100843
0.245544	0.803490	-0.099994
0.246198	0.804057	-0.100635
0.246889	0.804177	-0.099883
0.247491	0.804697	-0.100549
0.248124	0.804788	-0.099896
0.248670	0.805258	-0.100586
0.249243	0.805318	-0.100036
0.249729	0.805735	-0.100744
0.250238	0.805764	-0.100300
0.250663	0.806124	-0.101016
0.251107	0.806123	-0.100681
0.251470	0.806423	-0.101390
0.251850	0.806394	-0.101164
0.252151	0.806635	-0.101853
0.252466	0.806581	-0.101732
0.252710	0.806753	-0.102369
0.252963	0.806680	-0.102356
0.253154	0.806774	-0.102894
0.253345	0.806690	-0.102997
0.253489	0.806710	-0.103455
0.253624	0.806618	-0.103672
0.253725	0.806576	-0.104090
0.253811	0.806476	-0.104413
0.253874	0.806382	-0.104821
0.253920	0.806260	-0.105218
0.253950	0.806126	-0.105647
0.253966	0.805974	-0.106090
0.253968	0.805806	-0.106552
0.253959	0.805624	-0.107030
0.253939	0.805428	-0.107522
0.253910	0.805220	-0.108026
0.253871	0.805002	-0.108539
0.253825	0.804775	-0.109059
0.253771	0.804541	-0.109582
0.253711	0.804301	-0.110108
0.253646	0.804057	-0.110632
0.253576	0.803810	-0.111152
0.253502	0.803563	-0.111667
0.253426	0.803315	-0.112173
0.253347	0.803070	-0.112668
0.253266	0.802829	-0.113152
0.253185	0.802592	-0.113620
0.253103	0.802362	-0.114072
0.253023	0.802140	-0.114506
0.252944	0.801926	-0.114920
0.252867	0.801722	-0.115313
0.252793	0.801529	-0.115684
0.252722	0.801347	-0.116032
0.252656	0.801178	-0.116356
0.252594	0.801022	-0.116655
0.252538	0.800880	-0.116930
0.252487	0.800751	-0.117179
0.252443	0.800637	-0.117404
0.252405	0.800536	-0.117603
0.252375	0.800450	-0.117779
0.252351	0.800379	-0.117930
0.252335	0.800321	-0.118059
0.252327	0.800276	-0.118165
0.252327	0.800246	-0.118249
0.252335	0.800228	-0.118312
0.252351	0.800221	-0.118356
0.252376	0.800226	-0.118381
0.252409	0.800243	-0.118392
0.252450	0.800273	-0.118392
0.252499	0.800316	-0.118381
0.252555	0.800371	-0.118358
0.252618	0.800438	-0.118322
0.252687	0.800518	-0.118274
0.252763	0.800609	-0.118214
0.252845	0.800712	-0.118142
0.252933	0.800825	-0.118058
0.253026	0.800948	-0.117964
0.253124	0.801081	-0.117860
0.253226	0.801223	-0.117745
0.253331	0.801373	-0.117622
0.253441	0.801531	-0.117491
0.253553	0.801695	-0.117353
0.253667	0.801864	-0.117207
0.253783	0.802039	-0.117057
0.253901	0.802217	-0.116902
0.254019	0.802399	-0.116743
0.254137	0.802583	-0.116581
0.254255	0.802768	-0.116418
0.254373	0.802953	-0.116255
0.254489	0.803137	-0.116091
0.254603	0.803319	-0.115929
0.254714	0.803500	-0.115768
0.254823	0.803676	-0.115611
0.254929	0.803848	-0.115458
0.255030	0.804015	-0.115310
0.255128	0.804176	-0.115168
0.255221	0.804331	-0.115031
0.255309	0.804478	-0.114902
0.255392	0.804617	-0.114780
0.255469	0.804747	-0.114666
0.255540	0.804869	-0.114560
0.255605	0.804981	-0.114464
0.255663	0.805083	-0.114376
0.255715	0.805174	-0.114298
0.255761	0.805255	-0.114229
0.255799	0.805326	-0.114171
0.255831	0.805385	-0.114122
0.255855	0.805434	-0.114082
0.255873	0.805471	-0.114053
0.255884	0.805498	-0.114033
0.255888	0.805514	-0.114022
0.255885	0.805519	-0.114021
0.255875	0.805514	-0.114028
0.255858	0.805500	-0.114046
0.255835	0.805477	-0.114073
0.255805	0.805446	-0.114110
0.255769	0.805406	-0.114156
0.255726	0.805360	-0.114210
0.255677	0.805307	-0.114272
0.255623	0.805247	-0.114342
0.255563	0.805181	-0.114417
0.255497	0.805110	-0.114499
0.255427	0.805033	-0.114586
0.255353	0.804953	-0.114678
0.255274	0.804868	-0.114773
0.255191	0.804780	-0.114872
0.255105	0.804690	-0.114973
0.255015	0.804597	-0.115076
0.254923	0.804503	-0.115180
0.254829	0.804408	-0.115285
0.254733	0.804313	-0.115389
0.254636	0.804218	-0.115492
0.254538	0.804125	-0.115594
0.254439	0.804032	-0.115693
0.254340	0.803942	-0.115790
0.254242	0.803854	-0.115884
0.254144	0.803770	-0.115973
0.254048	0.803688	-0.116059
0.253953	0.803611	-0.116139
0.253860	0.803538	-0.116214
0.253769	0.803469	-0.116284
0.253681	0.803406	-0.116347
0.253596	0.803347	-0.116405
0.253514	0.803294	-0.116456
0.253436	0.803246	-0.116500
0.253362	0.803203	-0.116538
0.253293	0.803166	-0.116568
0.253227	0.803135	-0.116592
0.253167	0.803110	-0.116609
0.253111	0.803090	-0.116620
0.253060	0.803076	-0.116623
0.253014	0.803067	-0.116620
0.252974	0.803063	-0.116610
0.252938	0.803065	-0.116594
0.252908	0.803071	-0.116570
0.252883	0.803083	-0.116541
0.252864	0.803100	-0.116506
0.252849	0.803123	-0.116467
0.252838	0.803151	-0.116423
0.252833	0.803185	-0.116375
0.252831	0.803223	-0.116323
0.252835	0.803267	-0.116268
0.252842	0.803315	-0.116210
0.252853	0.803367	-0.116148
0.252869	0.803423	-0.116085
0.252888	0.803482	-0.116019
0.252911	0.803544	-0.115951
0.252938	0.803608	-0.115882
0.252968	0.803673	-0.115812
0.253001	0.803740	-0.115741
0.253037	0.803807	-0.115671
0.253076	0.803875	-0.115602
0.253117	0.803942	-0.115533
0.253161	0.804009	-0.115466
0.253207	0.804074	-0.115400
0.253254	0.804138	-0.115337
0.253304	0.804200	-0.115277
0.253354	0.804260	-0.115219
0.253406	0.804317	-0.115165
0.253458	0.804371	-0.115115
0.253511	0.804422	-0.115068
0.253564	0.804469	-0.115025
0.253618	0.804512	-0.114987
0.253671	0.804552	-0.114953
0.253723	0.804587	-0.114923
0.253775	0.804618	-0.114898
0.253826	0.804644	-0.114878
0.253876	0.804666	-0.114862
0.253925	0.804684	-0.114851
0.253972	0.804696	-0.114844
0.254017	0.804704	-0.114842
0.254060	0.804708	-0.114844
0.254102	0.804707	-0.114851
0.254141	0.804701	-0.114861
0.254178	0.804692	-0.114877
0.254213	0.804678	-0.114896
0.254245	0.804660	-0.114920
0.254274	0.804639	-0.114948
0.254301	0.804614	-0.114980
0.254325	0.804585	-0.115015
0.254346	0.804554	-0.115053
0.254365	0.804519	-0.115095
0.254381	0.804482	-0.115139
0.254394	0.804442	-0.115185
0.254405	0.804400	-0.115233
0.254413	0.804357	-0.115283
0.254418	0.804311	-0.115334
0.254421	0.804264	-0.115386
0.254422	0.804217	-0.115439
0.254420	0.804168	-0.115491
0.254415	0.804119	-0.115544
0.254409	0.804070	-0.115596
0.254400	0.804022	-0.115648
0.254389	0.803974	-0.115698
0.254377	0.803926	-0.115747
0.254362	0.803881	-0.115794
0.254346	0.803836	-0.115839
0.254328	0.803793	-0.115882
0.254309	0.803753	-0.115922
0.254288	0.803714	-0.115960
0.254266	0.803678	-0.115995
0.254243	0.803644	-0.116026
0.254219	0.803613	-0.116054
0.254195	0.803585	-0.116079
0.254170	0.803560	-0.116100
0.254144	0.803538	-0.116117
0.254119	0.803519	-0.116131
0.254093	0.803503	-0.116141
0.254067	0.803490	-0.116146
0.254041	0.803480	-0.116148
0.254016	0.803473	-0.116147
0.253991	0.803469	-0.116141
0.253966	0.803468	-0.116132
0.253942	0.803470	-0.116119
0.253919	0.803474	-0.116102
0.253897	0.803481	-0.116082
0.253876	0.803491	-0.116059
0.253855	0.803504	-0.116032
0.253836	0.803519	-0.116004
0.253817	0.803537	-0.115973
0.253800	0.803556	-0.115939
0.253784	0.803578	-0.115904
0.253769	0.803602	-0.115867
0.253756	0.803628	-0.115829
0.253743	0.803655	-0.115790
0.253732	0.803684	-0.115750
0.253722	0.803714	-0.115709
0.253713	0.803745	-0.115668
0.253706	0.803777	-0.115627
0.253700	0.803810	-0.115586
0.253695	0.803843	-0.115545
0.253692	0.803876	-0.115505
0.253689	0.803909	-0.115466
0.253688	0.803941	-0.115428
0.253688	0.803973	-0.115391
0.253689	0.804004	-0.115356
0.253691	0.804035	-0.115322
0.253695	0.804064	-0.115290
0.253699	0.804092	-0.115260
0.253704	0.804118	-0.115232
0.253710	0.804143	-0.115207
0.253717	0.804166	-0.115183
0.253725	0.804187	-0.115162
0.253734	0.804205	-0.115143
0.253743	0.804222	-0.115127
0.253753	0.804237	-0.115114
0.253763	0.804249	-0.115103
0.253774	0.804259	-0.115094
0.253785	0.804266	-0.115089
0.253796	0.804271	-0.115085
0.253808	0.804274	-0.115085
0.253820	0.804275	-0.115086
0.253832	0.804273	-0.115090
0.253845	0.804268	-0.115097
0.253857	0.804262	-0.115106
0.253869	0.804254	-0.115117
0.253881	0.804243	-0.115130
0.253893	0.804231	-0.115145
0.253905	0.804217	-0.115162
0.253916	0.804202	-0.115181
0.253927	0.804185	-0.115202
0.253938	0.804167	-0.115224
0.253949	0.804147	-0.115248
0.253959	0.804126	-0.115272
0.253968	0.804105	-0.115298
0.253977	0.804083	-0.115324
0.253986	0.804060	-0.115351
0.253994	0.804037	-0.115379
0.254001	0.804014	-0.115406
0.254008	0.803990	-0.115434
0.254014	0.803967	-0.115462
0.254020	0.803944	-0.115489
0.254024	0.803921	-0.115516
0.254029	0.803899	-0.115542
0.254033	0.803878	-0.115567
0.254036	0.803857	-0.115592
0.254038	0.803838	-0.115615
0.254040	0.803819	-0.115637
0.254041	0.803802	-0.115658
0.254042	0.803786	-0.115677
0.254042	0.803771	-0.115695
0.254042	0.803758	-0.115710
0.254041	0.803746	-0.115725
0.254040	0.803736	-0.115737
0.254038	0.803727	-0.115748
0.254035	0.803720	-0.115756
0.254033	0.803715	-0.115763
0.254029	0.803711	-0.115768
0.254026	0.803709	-0.115771
0.254022	0.803708	-0.115772
0.254018	0.803709	-0.115771
0.254013	0.803712	-0.115768
0.254008	0.803716	-0.115763
0.254003	0.803721	-0.115757
0.253998	0.803728	-0.115749
0.253993	0.803736	-0.115740
0.253987	0.803746	-0.115729
0.253981	0.803756	-0.115717
0.253976	0.803768	-0.115703
0.253970	0.803781	-0.115689
0.253964	0.803795	-0.115673
0.253958	0.803809	-0.115657
0.253952	0.803824	-0.115640
0.253946	0.803840	-0.115622
0.253940	0.803856	-0.115604
0.253934	0.803873	-0.115586
0.253928	0.803890	-0.115567
0.253923	0.803906	-0.115549
0.253917	0.803923	-0.115530
0.253912	0.803940	-0.115512
0.253906	0.803956	-0.115493
0.253901	0.803972	-0.115476
0.253896	0.803988	-0.115458
0.253892	0.804003	-0.115442
0.253887	0.804017	-0.115426
0.253883	0.804030	-0.115411
0.253879	0.804043	-0.115397
0.253876	0.804054	-0.115383
0.253872	0.804065	-0.115371
0.253869	0.804075	-0.115360
0.253866	0.804083	-0.115350
0.253863	0.804090	-0.115341
0.253861	0.804097	-0.115333
0.253859	0.804101	-0.115327
0.253857	0.804105	-0.115322
0.253856	0.804107	-0.115318
0.253854	0.804108	-0.115315
0.253854	0.804108	-0.115313
0.253853	0.804107	-0.115313
0.253853	0.804104	-0.115314
0.253852	0.804101	-0.115316
0.253853	0.804096	-0.115319
0.253853	0.804090	-0.115323
0.253854	0.804083	-0.115329
0.253855	0.804075	-0.115335
0.253856	0.804066	-0.115342
0.253857	0.804056	-0.115350
0.253859	0.804046	-0.115359
0.253860	0.804035	-0.115368
0.253862	0.804024	-0.115378
0.253865	0.804012	-0.115389
0.253867	0.804000	-0.115400
0.253869	0.803987	-0.115412
0.253872	0.803974	-0.115424
0.253875	0.803962	-0.115436
0.253878	0.803949	-0.115448
0.253881	0.803936	-0.115460
0.253884	0.803924	-0.115472
0.253887	0.803911	-0.115484
0.253890	0.803900	-0.115496
0.253893	0.803888	-0.115508
0.253897	0.803877	-0.115519
0.253900	0.803867	-0.115529
0.253903	0.803857	-0.115540
0.253907	0.803848	-0.115549
0.253910	0.803840	-0.115558
0.253914	0.803833	-0.115566
0.253917	0.803826	-0.115574
0.253920	0.803821	-0.115580
0.253923	0.803816	-0.115586
0.253927	0.803812	-0.115591
0.253930	0.803809	-0.115596
0.253933	0.803807	-0.115599
0.253936	0.803806	-0.115601
0.253939	0.803806	-0.115603
0.253941	0.803807	-0.115604
0.253944	0.803809	-0.115603
0.253946	0.803811	-0.115602
0.253949	0.803815	-0.115600
0.253951	0.803819	-0.115598
0.253953	0.803824	-0.115594
0.253955	0.803830	-0.115590
0.253957	0.803836	-0.115585
0.253958	0.803843	-0.115580
0.253960	0.803851	-0.115574
0.253961	0.803859	-0.115567
0.253962	0.803868	-0.115560
0.253963	0.803877	-0.115553
0.253963	0.803886	-0.115545
0.253964	0.803895	-0.115537
0.253964	0.803905	-0.115529
0.253964	0.803915	-0.115520
0.253964	0.803925	-0.115512
0.253964	0.803934	-0.115503
0.253964	0.803944	-0.115494
0.253963	0.803953	-0.115486
0.253963	0.803962	-0.115477
0.253962	0.803971	-0.115469
0.253961	0.803979	-0.115461
0.253959	0.803987	-0.115453
0.253958	0.803994	-0.115445
0.253957	0.804000	-0.115438
0.253955	0.804006	-0.115431
0.253954	0.804012	-0.115425
0.253952	0.804017	-0.115419
0.253950	0.804020	-0.115413
0.253948	0.804024	-0.115408
0.253946	0.804026	-0.115404
0.253944	0.804028	-0.115400
0.253942	0.804028	-0.115396
0.253939	0.804029	-0.115393
0.253937	0.804028	-0.115391
0.253935	0.804026	-0.115389
0.253933	0.804024	-0.115387
0.253930	0.804021	-0.115386
0.253928	0.804017	-0.115386
0.253926	0.804013	-0.115386
0.253923	0.804008	-0.115387
0.253921	0.804003	-0.115388
0.253919	0.803997	-0.115390
0.253916	0.803991	-0.115392
0.253914	0.803984	-0.115394
0.253912	0.803977	-0.115397
0.253910	0.803969	-0.115400
0.253908	0.803962	-0.115404
0.253906	0.803954	-0.115408
0.253904	0.803946	-0.115412
0.253902	0.803938	-0.115416
0.253901	0.803930	-0.115420
0.253899	0.803922	-0.115425
0.253897	0.803914	-0.115429
0.253896	0.803906	-0.115433
0.253895	0.803899	-0.115438
0.253893	0.803891	-0.115442
0.253892	0.803884	-0.115446
0.253892	0.803878	-0.115450
0.253891	0.803871	-0.115454
0.253890	0.803866	-0.115457
0.253890	0.803860	-0.115460
0.253889	0.803855	-0.115463
0.253889	0.803850	-0.115466
0.253889	0.803846	-0.115468
0.253889	0.803843	-0.115469
0.253889	0.803840	-0.115470
0.253889	0.803837	-0.115471
0.253890	0.803835	-0.115471
0.253891	0.803834	-0.115470
0.253891	0.803833	-0.115470
0.253892	0.803832	-0.115468
0.253894	0.803832	-0.115466
0.253895	0.803832	-0.115464
0.253896	0.803833	-0.115461
0.253898	0.803834	-0.115458
0.253899	0.803836	-0.115454
0.253901	0.803838	-0.115450
0.253903	0.803841	-0.115445
0.253905	0.803844	-0.115441
0.253907	0.803847	-0.115435
0.253909	0.803850	-0.115430
0.253911	0.803854	-0.115425
0.253913	0.803858	-0.115419
0.253915	0.803862	-0.115413
0.253917	0.803867	-0.115407
0.253919	0.803871	-0.115401
0.253922	0.803876	-0.115394
0.253924	0.803880	-0.115388
0.253926	0.803885	-0.115382
0.253928	0.803889	-0.115376
0.253931	0.803894	-0.115370
0.253933	0.803898	-0.115364
0.253935	0.803903	-0.115358
0.253937	0.803907	-0.115353
0.253939	0.803911	-0.115347
0.253941	0.803915	-0.115342
0.253943	0.803918	-0.115337
0.253944	0.803921	-0.115333
0.253946	0.803924	-0.115328
0.253947	0.803927	-0.115324
0.253949	0.803929	-0.115320
0.253950	0.803931	-0.115317
0.253951	0.803933	-0.115314
0.253952	0.803934	-0.115311
0.253953	0.803935	-0.115309
0.253954	0.803936	-0.115307
0.253954	0.803936	-0.115305
0.253955	0.803936	-0.115304
0.253955	0.803935	-0.115303
0.253955	0.803934	-0.115302
0.253955	0.803933	-0.115302
0.253955	0.803931	-0.115302
0.253954	0.803929	-0.115302
0.253954	0.803927	-0.115303
0.253953	0.803925	-0.115304
0.253953	0.803922	-0.115305
0.253952	0.803919	-0.115307
0.253951	0.803916	-0.115309
0.253950	0.803913	-0.115311
0.253948	0.803909	-0.115313
0.253947	0.803906	-0.115315
0.253945	0.803902	-0.115318
0.253944	0.803898	-0.115320
0.253942	0.803894	-0.115323
0.253940	0.803890	-0.115326
0.253938	0.803886	-0.115329
0.253937	0.803883	-0.115331
0.253935	0.803879	-0.115334
0.253932	0.803875	-0.115337
0.253930	0.803871	-0.115340
0.253928	0.803868	-0.115342
0.253926	0.803864	-0.115345
0.253924	0.803861	-0.115347
0.253922	0.803858	-0.115349
0.253920	0.803855	-0.115351
0.253918	0.803852	-0.115353
0.253915	0.803850	-0.115355
0.253913	0.803848	-0.115356
0.253911	0.803846	-0.115357
0.253909	0.803844	-0.115358
0.253908	0.803842	-0.115359
0.253906	0.803841	-0.115359
0.253904	0.803840	-0.115359
0.253902	0.803839	-0.115359
0.253901	0.803839	-0.115358
0.253899	0.803838	-0.115358
0.253898	0.803838	-0.115357
0.253897	0.803838	-0.115355
0.253895	0.803839	-0.115354
0.253894	0.803839	-0.115352
0.253893	0.803840	-0.115350
0.253893	0.803841	-0.115347
0.253892	0.803842	-0.115345
0.253891	0.803844	-0.115342
0.253891	0.803845	-0.115339
0.253891	0.803847	-0.115336
0.253890	0.803849	-0.115333
0.253890	0.803851	-0.115329
0.253890	0.803853	-0.115326
0.253890	0.803855	-0.115322
0.253891	0.803857	-0.115319
0.253891	0.803859	-0.115315
0.253892	0.803861	-0.115311
0.253892	0.803864	-0.115308
0.253893	0.803866	-0.115304
0.253894	0.803868	-0.115300
0.253895	0.803870	-0.115297
0.253895	0.803872	-0.115293
0.253896	0.803874	-0.115290
0.253898	0.803876	-0.115286
0.253899	0.803878	-0.115283
0.253900	0.803879	-0.115280
0.253901	0.803881	-0.115276
0.253903	0.803882	-0.115273
0.253904	0.803883	-0.115271
0.253905	0.803884	-0.115268
0.253907	0.803885	-0.115265
0.253908	0.803886	-0.115263
0.253910	0.803886	-0.115261
0.253911	0.803886	-0.115259
0.253912	0.803886	-0.115257
0.253914	0.803886	-0.115255
0.253915	0.803886	-0.115254
0.253917	0.803885	-0.115253
0.253918	0.803885	-0.115251
0.253919	0.803884	-0.115251
0.253921	0.803883	-0.115250
0.253922	0.803881	-0.115249
0.253923	0.803880	-0.115249
0.253924	0.803878	-0.115248
0.253925	0.803877	-0.115248
0.253926	0.803875	-0.115248
0.253927	0.803873	-0.115248
0.253928	0.803871	-0.115249
0.253929	0.803869	-0.115249
0.253930	0.803867	-0.115250
0.253930	0.803864	-0.115250
0.253931	0.803862	-0.115251
0.253931	0.803860	-0.115251
0.253932	0.803857	-0.115252
0.253932	0.803855	-0.115253
0.253932	0.803853	-0.115254
0.253932	0.803850	-0.115254
0.253932	0.803848	-0.115255
0.253932	0.803846	-0.115256
0.253932	0.803844	-0.115256
0.253932	0.803842	-0.115257
0.253932	0.803840	-0.115257
0.253931	0.803838	-0.115258
0.253931	0.803836	-0.115258
0.253930	0.803834	-0.115259
0.253930	0.803833	-0.115259
0.253929	0.803831	-0.115259
0.253929	0.803830	-0.115259
0.253928	0.803829	-0.115258
0.253927	0.803828	-0.115258
0.253926	0.803827	-0.115258
0.253926	0.803826	-0.115257
0.253925	0.803825	-0.115256
0.253924	0.803824	-0.115255
0.253923	0.803824	-0.115254
0.253922	0.803824	-0.115253
0.253921	0.803823	-0.115252
0.253920	0.803823	-0.115250
0.253919	0.803823	-0.115249
0.253918	0.803823	-0.115247
0.253917	0.803824	-0.115245
0.253916	0.803824	-0.115243
0.253915	0.803824	-0.115241
0.253914	0.803825	-0.115239
0.253913	0.803825	-0.115237
0.253912	0.803826	-0.115234
0.253911	0.803827	-0.115232
0.253911	0.803827	-0.115229
0.253910	0.803828	-0.115227
0.253909	0.803829	-0.115224
0.253908	0.803830	-0.115222
0.253907	0.803831	-0.115219
0.253907	0.803832	-0.115217
0.253906	0.803832	-0.115214
0.253905	0.803833	-0.115211
0.253905	0.803834	-0.115209
0.253904	0.803835	-0.115206
0.253904	0.803836	-0.115204
0.253903	0.803837	-0.115201
0.253903	0.803837	-0.115199
0.253903	0.803838	-0.115197
0.253902	0.803838	-0.115194
0.253902	0.803839	-0.115192
0.253902	0.803839	-0.115190
0.253902	0.803840	-0.115188
0.253901	0.803840	-0.115186
0.253901	0.803840	-0.115184
0.253901	0.803840	-0.115182
0.253901	0.803840	-0.115181
0.253901	0.803840	-0.115179
0.253901	0.803840	-0.115177
0.253901	0.803839	-0.115176
0.253902	0.803839	-0.115175
0.253902	0.803838	-0.115173
0.253902	0.803838	-0.115172
0.253902	0.803837	-0.115171
0.253902	0.803836	-0.115170
0.253903	0.803835	-0.115169
0.253903	0.803835	-0.115169
0.253903	0.803834	-0.115168
0.253904	0.803833	-0.115167
0.253904	0.803831	-0.115167
0.253904	0.803830	-0.115166
0.253905	0.803829	-0.115166
0.253905	0.803828	-0.115165
0.253906	0.803827	-0.115165
0.253906	0.803825	-0.115165
0.253906	0.803824	-0.115165
0.253907	0.803823	-0.115164
0.253907	0.803821	-0.115164
0.253908	0.803820	-0.115164
0.253908	0.803819	-0.115164
0.253909	0.803818	-0.115164
0.253909	0.803816	-0.115163
0.253909	0.803815	-0.115163
0.253910	0.803814	-0.115163
0.253910	0.803813	-0.115163
0.253910	0.803812	-0.115162
0.253911	0.803810	-0.115162
0.253911	0.803809	-0.115161
0.253911	0.803808	-0.115161
0.253912	0.803807	-0.115160
0.253912	0.803807	-0.115160
0.253912	0.803806	-0.115159
0.253912	0.803805	-0.115159
0.253913	0.803804	-0.115158
0.253913	0.803804	-0.115157
0.253913	0.803803	-0.115156
0.253913	0.803802	-0.115155
0.253913	0.803802	-0.115154
0.253913	0.803802	-0.115153
0.253914	0.803801	-0.115152
0.253914	0.803801	-0.115150
0.253914	0.803801	-0.115149
0.253914	0.803801	-0.115148
0.253914	0.803800	-0.115146
0.253914	0.803800	-0.115145
0.253914	0.803800	-0.115143
0.253914	0.803800	-0.115142
0.253914	0.803800	-0.115140
0.253913	0.803800	-0.115138
0.253913	0.803800	-0.115136
0.253913	0.803800	-0.115135
0.253913	0.803801	-0.115133
0.253913	0.803801	-0.115131
0.253913	0.803801	-0.115129
0.253912	0.803801	-0.115127
0.253912	0.803801	-0.115125
0.253912	0.803801	-0.115123
0.253912	0.803801	-0.115122
0.253911	0.803801	-0.115120
0.253911	0.803802	-0.115118
0.253911	0.803802	-0.115116
0.253911	0.803802	-0.115114
0.253910	0.803802	-0.115112
0.253910	0.803802	-0.115110
0.253910	0.803802	-0.115109
0.253909	0.803802	-0.115107
0.253909	0.803802	-0.115105
0.253909	0.803802	-0.115103
0.253908	0.803801	-0.115102
0.253908	0.803801	-0.115100
0.253908	0.803801	-0.115099
0.253907	0.803801	-0.115097
0.253907	0.803800	-0.115096
0.253907	0.803800	-0.115094
0.253906	0.803799	-0.115093
0.253906	0.803799	-0.115091
0.253906	0.803799	-0.115090
0.253905	0.803798	-0.115089
0.253905	0.803797	-0.115088
0.253905	0.803797	-0.115087
0.253904	0.803796	-0.115086
0.253904	0.803796	-0.115084
0.253904	0.803795	-0.115083
0.253903	0.803794	-0.115082
0.253903	0.803793	-0.115081
0.253903	0.803793	-0.115081
0.253903	0.803792	-0.115080
0.253902	0.803791	-0.115079
0.253902	0.803790	-0.115078
0.253902	0.803789	-0.115077
0.253902	0.803788	-0.115076
0.253901	0.803788	-0.115075
0.253901	0.803787	-0.115075
0.253901	0.803786	-0.115074
0.253901	0.803785	-0.115073
0.253901	0.803784	-0.115072
0.253901	0.803784	-0.115072
0.253900	0.803783	-0.115071
0.253900	0.803782	-0.115070
0.253900	0.803781	-0.115069
0.253900	0.803780	-0.115068
0.253900	0.803780	-0.115067
0.253900	0.803779	-0.115066
0.253900	0.803778	-0.115066
0.253900	0.803778	-0.115065
0.253900	0.803777	-0.115064
0.253900	0.803776	-0.115063
0.253900	0.803776	-0.115062
0.253900	0.803775	-0.115061
0.253900	0.803775	-0.115060
0.253900	0.803774	-0.115058
0.253900	0.803774	-0.115057
0.253900	0.803773	-0.115056
0.253900	0.803773	-0.115055
0.253901	0.803773	-0.115054
0.253901	0.803772	-0.115052
0.253901	0.803772	-0.115051
0.253901	0.803772	-0.115050
0.253901	0.803771	-0.115048
0.253901	0.803771	-0.115047
0.253901	0.803771	-0.115046
0.253901	0.803771	-0.115044
0.253902	0.803771	-0.115043
0.253902	0.803770	-0.115041
0.253902	0.803770	-0.115040
0.253902	0.803770	-0.115038
0.253902	0.803770	-0.115037
0.253902	0.803770	-0.115035
0.253903	0.803770	-0.115034
0.253903	0.803769	-0.115032
0.253903	0.803769	-0.115031
0.253903	0.803769	-0.115029
0.253903	0.803769	-0.115028
0.253903	0.803769	-0.115026
0.253903	0.803769	-0.115025
0.253903	0.803768	-0.115023
0.253904	0.803768	-0.115022
0.253904	0.803768	-0.115020
0.253904	0.803768	-0.115019
0.253904	0.803767	-0.115017
0.253904	0.803767	-0.115016
0.253904	0.803767	-0.115014
0.253904	0.803767	-0.115013
0.253904	0.803766	-0.115011
0.253904	0.803766	-0.115010
0.253904	0.803765	-0.115009
0.253904	0.803765	-0.115007
0.253904	0.803765	-0.115006
0.253904	0.803764	-0.115005
0.253904	0.803764	-0.115003
0.253904	0.803763	-0.115002
0.253904	0.803763	-0.115001
0.253903	0.803762	-0.115000
0.253903	0.803762	-0.114999
0.253903	0.803761	-0.114997
0.253903	0.803761	-0.114996
0.253903	0.803760	-0.114995
0.253903	0.803760	-0.114994
