## Supplementary material for "Visualising joint force-velocity properties in musculoskeletal models": Code&Data: A03_FB_P01_x2_qfrcOutput.csv

0.000000	0.000000	0.000000
0.030000	0.034651	0.007778
0.113733	0.131276	0.029470
0.269606	0.310384	0.069706
0.511715	0.585538	0.131629
0.850904	0.962716	0.216793
1.295607	1.439609	0.324996
1.852150	2.005529	0.454112
2.524153	2.642491	0.600035
3.310980	3.327589	0.756929
5.701016	3.414674	0.990395
7.649379	3.595980	1.163606
9.604093	3.819123	1.272767
11.641897	4.058408	1.336495
13.778566	4.300499	1.372758
16.011978	4.539733	1.392405
18.333163	4.774544	1.401273
20.730176	5.005319	1.402615
23.189751	5.233274	1.398436
25.698138	5.459868	1.390136
28.014302	6.455629	1.290777
30.293500	7.394603	1.260641
32.493654	8.261796	1.270448
34.553423	9.049539	1.305754
36.373185	9.757134	1.357382
37.770975	10.385235	1.418868
38.365969	10.927701	1.486005
37.216303	11.359146	1.557438
31.482637	11.606147	1.637314
27.699250	11.456981	1.746516
26.926298	11.197056	1.832872
26.175216	11.021236	1.867311
25.461429	10.861414	1.872348
24.781540	10.693376	1.858810
24.128280	10.509447	1.831803
23.494980	10.307954	1.793790
22.876554	10.089231	1.745986
22.269435	9.854153	1.688980
21.671273	9.603635	1.623032
21.080626	9.338494	1.548246
20.496703	9.055523	1.464687
19.918801	8.752306	1.372612
19.346306	8.426242	1.272412
18.778593	8.075398	1.164813
18.214908	7.697854	1.051283
17.652702	7.292459	0.933731
17.084389	6.858457	0.814351
16.518528	6.395491	0.695483
15.955658	5.904033	0.578071
15.395874	5.384363	0.463287
14.839259	4.836807	0.357362
14.285454	4.263923	0.259599
13.734584	3.667281	0.168744
13.187162	3.047848	0.082854
12.644035	2.406233	-0.000564
12.106323	1.742946	-0.084194
11.575344	1.060548	-0.170485
11.045420	0.363731	-0.260993
10.504096	-0.341019	-0.355904
9.969510	-1.045535	-0.454089
9.443425	-1.738944	-0.554561
8.927585	-2.408685	-0.655199
8.423645	-3.040370	-0.753369
7.933166	-3.617905	-0.846006
7.457607	-4.123663	-0.929656
6.998332	-4.538765	-1.000510
6.556601	-4.843547	-1.054466
6.133579	-5.018368	-1.087261
5.730322	-5.044905	-1.094702
5.347769	-4.908164	-1.073072
4.986718	-4.599331	-1.019749
4.647779	-4.119436	-0.934050
4.331312	-3.483361	-0.818169
4.037342	-2.722961	-0.677881
3.765451	-1.887223	-0.522538
3.514694	-1.037131	-0.363929
3.283016	-0.234515	-0.208340
3.068430	0.484655	-0.104779
2.869954	1.001802	0.214058
2.674551	2.048155	-1.147812
2.556776	-1.697399	6.061883
2.092144	39.393257	-9.789896
3.015557	-26.741640	11.657670
1.807962	30.492742	-10.261508
2.531381	-27.972034	10.952682
1.350712	35.841643	-10.994509
2.133591	-31.215589	10.721096
0.890893	33.086080	-11.027786
1.544665	-32.770749	10.326832
0.279845	33.235138	-11.181213
0.848917	-34.127998	9.992714
-0.447590	32.524467	-11.096209
0.008241	-34.827347	9.637073
-1.313570	31.709578	-10.872253
-0.977679	-34.819572	9.259793
-2.317201	30.702635	-10.440970
-2.106138	-33.887167	8.848758
-3.451192	29.478032	-9.699642
-3.368113	-31.564357	8.381973
-4.698487	27.937807	-8.391201
-4.750259	-26.522662	7.825107
-6.026393	25.778850	-5.620888
-6.243174	-11.109074	6.905864
-7.318463	20.607819	-0.011002
-7.794054	8.722948	4.327499
-8.562934	10.042972	1.458648
-9.249640	4.068364	1.829094
-10.036216	4.352735	0.056982
-10.775446	-0.782485	1.190651
-11.613455	2.962136	-1.187039
-12.331766	-4.529173	1.584540
-13.216012	3.372292	-2.746653
-13.862986	-8.825365	2.398131
-14.797234	4.151828	-4.446606
-15.346597	-11.941150	3.098924
-16.298777	4.130083	-3.682625
-16.810244	-5.757635	2.498851
-17.599051	0.970407	-1.022640
-18.155715	-2.420698	0.654679
-18.769866	-1.618852	-0.490891
-19.296337	-2.962841	-0.086503
-19.809077	-3.092306	-0.459499
-20.263296	-3.723892	-0.402736
-20.676950	-4.019859	-0.538257
-21.035758	-4.401245	-0.568834
-21.341795	-4.691145	-0.635450
-21.590302	-4.975293	-0.679509
-21.780488	-5.226135	-0.726423
-21.910577	-5.458368	-0.767744
-21.979625	-5.669891	-0.807136
-21.986656	-5.863312	-0.843915
-21.930815	-6.039165	-0.878599
-21.811196	-6.198155	-0.911263
-21.626789	-6.340672	-0.942030
-21.376424	-6.466989	-0.970966
-21.058741	-6.577279	-0.998121
-20.672186	-6.671645	-1.023529
-20.215059	-6.750140	-1.047212
-19.685914	-6.812788	-1.069183
-19.084179	-6.859610	-1.089447
-18.410448	-6.890663	-1.107991
-17.666806	-6.905516	-1.124791
-16.857137	-6.902840	-1.139725
-15.987349	-6.881130	-1.152267
-15.065572	-6.838446	-1.161825
-14.102135	-6.773120	-1.167762
-13.109365	-6.683493	-1.169377
-12.101100	-6.568283	-1.166052
-11.091965	-6.426271	-1.157159
-10.096428	-6.256629	-1.142164
-9.127807	-6.058599	-1.120562
-8.197343	-5.831745	-1.091960
-7.313526	-5.575671	-1.056019
-6.481739	-5.290218	-1.012516
-5.704282	-4.975253	-0.961295
-4.980692	-4.630846	-0.902305
-4.308268	-4.257132	-0.835561
-3.682670	-3.854473	-0.761170
-3.098515	-3.423383	-0.679301
-2.549869	-2.964654	-0.590203
-2.030651	-2.479326	-0.494189
-1.534905	-1.968766	-0.391583
-1.056999	-1.434618	-0.283113
-0.591678	-0.878998	-0.169341
-0.134183	-0.304336	-0.050797
0.319718	0.286655	0.071899
0.773736	0.890994	0.198059
1.231076	1.505456	0.326939
1.694454	2.126618	0.457750
2.166106	2.750926	0.589671
2.647805	3.374766	0.721863
3.140866	3.994548	0.853487
3.646159	4.606763	0.983722
4.164111	5.207985	1.111774
4.694700	5.794778	1.236872
5.237435	6.363640	1.358250
5.791314	6.910680	1.475157
6.354751	7.432696	1.586673
6.925658	7.922091	1.692995
7.500668	8.379282	1.791837
8.076601	8.793260	1.885924
8.648173	9.157269	1.977755
9.208815	9.466891	2.063517
9.751805	9.727610	2.134794
10.272263	9.929490	2.190887
10.763822	10.072497	2.227204
11.220770	10.142544	2.244458
11.635369	10.135589	2.239026
12.000258	10.035610	2.211707
12.306336	9.835112	2.158917
12.545048	9.516174	2.081107
12.706708	9.067398	1.973328
12.782631	8.472387	1.835591
12.764019	7.731284	1.661586
12.646270	6.862746	1.458859
12.428024	5.953466	1.232125
12.124284	5.090822	1.036952
11.753252	4.527336	0.836142
11.367366	3.739827	0.913891
10.922001	5.170883	-0.241952
10.763783	-4.826495	3.293658
9.314185	16.520987	-6.070598
10.861560	-17.275136	6.354818
8.033352	19.190767	-6.060013
9.717485	-15.011257	6.500187
7.405827	19.665671	-5.671573
8.975529	-13.744264	6.605837
6.944716	19.714934	-5.394426
8.375529	-12.913928	6.639344
6.527640	19.500442	-5.231359
7.811776	-12.361325	6.612898
6.092322	19.069722	-5.146304
7.225867	-11.991594	6.537269
5.603121	18.457081	-5.110710
6.585560	-11.743002	6.420978
5.041024	17.695697	-5.106635
5.875583	-11.578162	6.271919
4.398460	16.819836	-5.122827
5.092070	-11.474387	6.097940
3.676123	15.865242	-5.151436
4.239016	-11.416849	5.906757
2.880766	14.868010	-5.186057
3.325806	-11.394554	5.705475
2.023480	13.861951	-5.220704
2.365314	-11.397947	5.499917
1.118226	12.875163	-5.249391
1.372341	-11.417346	5.293998
0.180561	11.927245	-5.266108
0.362380	-11.441944	5.089464
-0.773448	11.028436	-5.265051
-0.649298	-11.459482	4.886109
-1.728084	10.180901	-5.240987
-1.648279	-11.456684	4.682397
-2.668691	9.381209	-5.189554
-2.621608	-11.420247	4.476159
-3.582235	8.622994	-5.107549
-3.557930	-11.337255	4.265186
-4.457272	7.898914	-4.992734
-4.447068	-11.194590	4.047536
-5.283356	7.201812	-4.843452
-5.279550	-10.978370	3.821598
-6.050649	6.524951	-4.658138
-6.046359	-10.673513	3.585943
-6.749731	5.861882	-4.434899
-6.738845	-10.263408	3.339038
-7.371519	5.206044	-4.171089
-7.348713	-9.729534	3.078854
-7.907226	4.550102	-3.862762
-7.868050	-9.050816	2.802289
-8.348321	3.884939	-3.503675
-8.289359	-8.202094	2.504224
-8.686437	3.198206	-3.082829
-8.605633	-7.148623	2.175157
-8.913287	2.470294	-2.574566
-8.810759	-5.813011	1.792810
-9.019781	1.657121	-1.884027
-8.899503	-3.807586	1.276368
-8.984235	0.558297	-1.118144
-8.859230	-2.423120	0.612624
-8.840862	-0.615413	-0.786572
-8.716768	-2.425624	0.151458
-8.653042	-1.365264	-0.710397
-8.517082	-2.535074	-0.084796
-8.416987	-1.776050	-0.643010
-8.259763	-2.478103	-0.231512
-8.119946	-1.995242	-0.556780
-7.937963	-2.337299	-0.327906
-7.758536	-2.078058	-0.478073
-7.550447	-2.183202	-0.374214
-7.335263	-2.047249	-0.420678
-7.100583	-2.029380	-0.377777
-6.854763	-1.935085	-0.378653
-6.594647	-1.865097	-0.355570
-6.323271	-1.773602	-0.341016
-6.040830	-1.681821	-0.321083
-5.748931	-1.582365	-0.301619
-5.448725	-1.478968	-0.280664
-5.141651	-1.371293	-0.259076
-4.829140	-1.260348	-0.236762
-4.512707	-1.146735	-0.213923
-4.193907	-1.031216	-0.190676
-3.874327	-0.914570	-0.167170
-3.555571	-0.797619	-0.143560
-3.239250	-0.681217	-0.120005
-2.926958	-0.566240	-0.096675
-2.620265	-0.453582	-0.073743
-2.320692	-0.344138	-0.051388
-2.029696	-0.238791	-0.029789
-1.748654	-0.138397	-0.009126
-1.478847	-0.043763	0.010424
-1.221443	0.044370	0.028694
-0.977488	0.125354	0.045528
-0.747892	0.198651	0.060785
-0.533431	0.263858	0.074350
-0.334722	0.320722	0.086136
-0.152223	0.369151	0.096086
0.013777	0.409222	0.104185
0.163150	0.441174	0.110456
0.295926	0.465409	0.114967
0.412277	0.482471	0.117823
0.512506	0.492998	0.119175
0.597029	0.497693	0.119191
0.666350	0.497267	0.118052
0.721042	0.492411	0.115937
0.761727	0.483758	0.113014
0.789051	0.509428	0.109431
0.806876	0.522876	0.115134
0.814664	0.535373	0.114629
0.812920	0.537888	0.116201
0.801403	0.538059	0.114283
0.780559	0.531744	0.113292
0.750511	0.522564	0.110110
0.711701	0.508476	0.107265
0.664427	0.491358	0.102884
0.609152	0.470138	0.098530
0.546278	0.445901	0.093001
0.476304	0.418070	0.087337
0.399705	0.387357	0.080723
0.317024	0.353467	0.073894
0.228801	0.316929	0.066282
0.135625	0.277633	0.058432
0.038089	0.236020	0.049938
-0.063173	0.192108	0.041220
-0.167522	0.146298	0.032141
-0.274286	0.098812	0.023283
-0.382781	0.050277	0.013394
-0.492289	0.000308	0.003724
-0.602124	-0.050414	-0.006427
-0.711570	-0.101831	-0.016561
-0.819926	-0.153499	-0.026852
-0.926480	-0.205160	-0.037118
-1.030525	-0.256451	-0.047345
-1.131349	-0.307045	-0.057443
-1.228260	-0.356593	-0.067351
-1.320581	-0.404757	-0.076997
-1.407666	-0.451197	-0.086315
-1.488902	-0.495582	-0.095238
-1.563721	-0.537592	-0.103701
-1.631603	-0.576923	-0.111644
-1.692083	-0.613289	-0.119008
-1.744755	-0.646430	-0.125740
-1.789311	-0.676110	-0.131794
-1.825531	-0.702129	-0.137129
-1.853277	-0.724335	-0.141711
-1.872488	-0.742615	-0.145516
-1.883174	-0.756895	-0.148528
-1.885416	-0.767140	-0.150738
-1.879360	-0.773352	-0.152145
-1.865211	-0.775565	-0.152754
-1.843235	-0.773845	-0.153128
-1.813753	-0.768649	-0.152731
-1.777171	-0.760016	-0.151480
-1.733933	-0.747960	-0.149571
-1.684506	-0.732669	-0.147016
-1.629392	-0.714333	-0.143843
-1.569773	-0.693158	-0.140084
-1.511622	-0.669392	-0.135771
-1.454756	-0.643516	-0.130946
-1.397824	-0.615923	-0.125677
-1.339898	-0.586905	-0.120027
-1.280346	-0.556687	-0.114046
-1.218742	-0.520552	-0.107774
-1.154432	-0.483834	-0.100737
-1.087367	-0.449632	-0.093320
-1.017791	-0.416053	-0.085963
-0.945827	-0.382517	-0.078658
-0.871602	-0.348752	-0.071358
-0.795270	-0.314615	-0.064028
-0.717019	-0.280051	-0.056650
-0.637074	-0.245062	-0.049219
-0.555691	-0.209701	-0.041739
-0.473159	-0.174062	-0.034227
-0.389792	-0.138266	-0.026702
-0.305929	-0.102462	-0.019194
-0.221929	-0.066814	-0.011733
-0.138167	-0.031502	-0.004354
-0.055030	0.003286	0.002903
0.027085	0.037356	0.010001
0.107776	0.070516	0.016899
0.186640	0.102572	0.023557
0.263275	0.133338	0.029936
0.337286	0.162638	0.035999
0.408283	0.190304	0.041711
0.475888	0.216185	0.047040
0.539740	0.240148	0.051958
0.599494	0.262081	0.056442
0.654831	0.281892	0.060473
0.705468	0.299512	0.064038
0.751158	0.314890	0.067126
0.791701	0.327995	0.069733
0.826935	0.338817	0.071857
0.856741	0.347360	0.073501
0.881044	0.353646	0.074671
0.899810	0.357714	0.075376
0.913046	0.359616	0.075629
0.920802	0.359418	0.075445
0.923168	0.359779	0.074842
0.920481	0.362144	0.074092
0.913237	0.361841	0.073481
0.901580	0.359269	0.072687
0.885706	0.354631	0.071589
0.865846	0.348050	0.070150
0.842257	0.339629	0.068368
0.815216	0.329463	0.066647
0.785016	0.317776	0.064491
0.751966	0.304608	0.061943
0.716379	0.290026	0.059060
0.691820	0.274121	0.055878
0.665358	0.257243	0.052432
0.636491	0.239469	0.048766
0.605376	0.220881	0.044912
0.572180	0.201577	0.040900
0.537080	0.181663	0.036756
0.500263	0.161253	0.032508
0.461921	0.140466	0.028182
0.422258	0.119424	0.023806
0.381480	0.098252	0.019405
0.339800	0.077075	0.015008
0.297437	0.056018	0.010642
0.254610	0.035203	0.006332
0.211540	0.014748	0.002103
0.168449	-0.005229	-0.002018
0.125556	-0.024621	-0.006010
0.083077	-0.043322	-0.009851
0.041225	-0.061238	-0.013520
0.000205	-0.078279	-0.017000
-0.039785	-0.094368	-0.020273
-0.078553	-0.109438	-0.023328
-0.115921	-0.123431	-0.026151
-0.151720	-0.136299	-0.028734
-0.185794	-0.148004	-0.031070
-0.218003	-0.158516	-0.033151
-0.248221	-0.167813	-0.034977
-0.276342	-0.175883	-0.036543
-0.302272	-0.182721	-0.037851
-0.325936	-0.188329	-0.038902
-0.347276	-0.192716	-0.039699
-0.366249	-0.195898	-0.040311
-0.382827	-0.197152	-0.040735
-0.396973	-0.196802	-0.040874
-0.408676	-0.195838	-0.040726
-0.417974	-0.194142	-0.040336
-0.424910	-0.191649	-0.039730
-0.429538	-0.188326	-0.038924
-0.431917	-0.184163	-0.037931
-0.432119	-0.179167	-0.036758
-0.430220	-0.173357	-0.035416
-0.426308	-0.166764	-0.033915
-0.420474	-0.159427	-0.032264
-0.412819	-0.151395	-0.030476
-0.403449	-0.142722	-0.028561
-0.392474	-0.133470	-0.026535
-0.380010	-0.123706	-0.024410
-0.366176	-0.113501	-0.022202
-0.351095	-0.102932	-0.019927
-0.334891	-0.092076	-0.017600
-0.317692	-0.081015	-0.015239
-0.299625	-0.069831	-0.012859
-0.280820	-0.058606	-0.010478
-0.261404	-0.047421	-0.008112
-0.241504	-0.036355	-0.005778
-0.220705	-0.025485	-0.003490
-0.199388	-0.014876	-0.001264
-0.178037	-0.004595	0.000886
-0.156750	0.005292	0.002947
-0.135624	0.014726	0.004909
-0.114754	0.023655	0.006759
-0.094236	0.032032	0.008488
-0.074160	0.039820	0.010089
-0.054616	0.046986	0.011554
-0.035685	0.053505	0.012879
-0.017448	0.059357	0.014058
0.000023	0.064531	0.015088
0.016662	0.069018	0.015969
0.032410	0.072816	0.016700
0.047214	0.075930	0.017281
0.061030	0.078367	0.017721
0.073821	0.080141	0.018111
0.085558	0.081711	0.018355
0.096234	0.083450	0.018469
0.105855	0.084503	0.018476
0.114411	0.084889	0.018371
0.121901	0.084631	0.018152
0.128328	0.083753	0.017819
0.133703	0.082280	0.017375
0.138043	0.080242	0.016823
0.141373	0.077672	0.016168
0.143721	0.074603	0.015417
0.145120	0.071074	0.014576
0.145610	0.067124	0.013653
0.145233	0.062794	0.012657
0.144036	0.058128	0.011595
0.142069	0.053172	0.010479
0.139384	0.047971	0.009317
0.136037	0.042573	0.008119
0.132083	0.037025	0.006897
0.127580	0.031376	0.005658
0.122589	0.025671	0.004415
0.117168	0.019958	0.003175
0.111378	0.014281	0.001950
0.105277	0.008685	0.000749
0.098924	0.003212	-0.000421
0.092376	-0.002099	-0.001550
0.085691	-0.007212	-0.002631
0.078922	-0.012091	-0.003657
0.072121	-0.016707	-0.004622
0.065337	-0.021030	-0.005520
0.058619	-0.025038	-0.006346
0.052010	-0.028707	-0.007095
0.045868	-0.032019	-0.007765
0.040040	-0.034958	-0.008352
0.034392	-0.037511	-0.008853
0.028955	-0.039670	-0.009269
0.023757	-0.041430	-0.009597
0.018820	-0.042788	-0.009838
0.014165	-0.043746	-0.009992
0.009807	-0.044308	-0.010061
0.005760	-0.044183	-0.010045
0.002035	-0.043698	-0.009956
-0.001361	-0.042891	-0.009785
-0.004429	-0.041770	-0.009536
-0.007167	-0.040345	-0.009212
-0.009583	-0.038628	-0.008819
-0.011682	-0.036634	-0.008360
-0.013474	-0.034383	-0.007841
-0.014971	-0.031893	-0.007267
-0.016189	-0.029189	-0.006644
-0.017143	-0.026294	-0.005978
-0.017852	-0.023235	-0.005276
-0.018334	-0.020040	-0.004543
-0.018612	-0.016738	-0.003787
-0.018707	-0.013359	-0.003013
-0.018642	-0.009933	-0.002230
-0.018440	-0.006491	-0.001443
-0.018126	-0.003063	-0.000659
-0.017721	0.000321	0.000115
-0.017251	0.003631	0.000872
-0.016739	0.006839	0.001606
-0.016207	0.009919	0.002313
-0.015677	0.012847	0.002985
-0.015170	0.015597	0.003619
-0.014705	0.018151	0.004209
-0.014301	0.020488	0.004751
-0.013974	0.022592	0.005241
-0.013739	0.024449	0.005676
-0.013608	0.026046	0.006054
-0.013594	0.027374	0.006372
-0.013702	0.028425	0.006629
-0.013942	0.029194	0.006822
-0.014317	0.029680	0.006952
-0.014830	0.029881	0.007019
-0.015481	0.029801	0.007022
-0.016268	0.029442	0.006962
-0.017185	0.028813	0.006842
-0.018230	0.027921	0.006662
-0.019392	0.026987	0.006429
-0.020662	0.025829	0.006155
-0.022026	0.024431	0.005830
-0.023474	0.022804	0.005458
-0.024989	0.020965	0.005040
-0.026533	0.018929	0.004580
-0.028100	0.016718	0.004083
-0.029696	0.014347	0.003552
-0.031300	0.011842	0.002991
-0.032896	0.009219	0.002406
-0.034459	0.006507	0.001802
-0.035975	0.003724	0.001182
-0.037419	0.000898	0.000553
-0.038777	-0.001952	-0.000081
-0.040021	-0.004795	-0.000713
-0.041142	-0.007615	-0.001341
-0.042111	-0.010380	-0.001956
-0.042921	-0.013077	-0.002557
-0.043543	-0.015674	-0.003136
-0.043976	-0.018160	-0.003692
-0.044190	-0.020505	-0.004216
-0.044188	-0.022701	-0.004709
-0.043942	-0.024718	-0.005163
-0.043461	-0.026555	-0.005578
-0.042717	-0.028184	-0.005947
-0.041726	-0.029606	-0.006273
-0.040463	-0.030797	-0.006547
-0.038947	-0.031762	-0.006774
-0.037157	-0.032479	-0.006946
-0.035120	-0.032960	-0.007067
-0.032814	-0.033182	-0.007133
-0.030275	-0.033166	-0.007147
-0.027483	-0.032890	-0.007104
-0.024480	-0.032379	-0.007011
-0.021247	-0.031613	-0.006863
-0.017833	-0.030625	-0.006666
-0.014221	-0.029394	-0.006417
-0.010467	-0.027916	-0.006124
-0.006550	-0.026199	-0.005783
-0.002536	-0.024304	-0.005406
0.001599	-0.022207	-0.004984
0.005780	-0.019964	-0.004529
0.010038	-0.017547	-0.004035
0.014288	-0.015020	-0.003516
0.018567	-0.012351	-0.002964
0.022782	-0.009612	-0.002396
0.026978	-0.006766	-0.001803
0.031052	-0.003894	-0.001203
0.035060	-0.000953	-0.000586
0.038888	0.001967	0.000029
0.042605	0.004919	0.000653
0.046088	0.007803	0.001264
0.049416	0.010680	0.001876
0.052459	0.013443	0.002467
0.055310	0.016162	0.003050
0.057884	0.018724	0.003602
0.060272	0.021208	0.004140
0.062292	0.023494	0.004638
0.064064	0.025672	0.005115
0.065432	0.027615	0.005545
0.066532	0.029425	0.005948
0.067203	0.030969	0.006298
0.067592	0.032360	0.006616
0.067534	0.033461	0.006876
0.067191	0.034394	0.007101
0.066392	0.035020	0.007263
0.065313	0.035470	0.007389
0.063781	0.035605	0.007449
0.061981	0.035561	0.007472
0.059741	0.035201	0.007429
0.057254	0.034668	0.007350
0.054351	0.033825	0.007206
0.051230	0.032821	0.007027
0.047724	0.031521	0.006785
0.044038	0.030141	0.006519
0.040007	0.028556	0.006197
0.035841	0.026849	0.005848
0.031377	0.024889	0.005446
0.026826	0.022832	0.005024
0.022031	0.020552	0.004554
0.017201	0.018206	0.004069
0.012185	0.015673	0.003544
0.007190	0.013106	0.003012
0.002069	0.010390	0.002448
-0.002975	0.007678	0.001883
-0.008083	0.004856	0.001295
-0.013058	0.002076	0.000715
-0.018037	-0.000771	0.000119
-0.022828	-0.003541	-0.000461
-0.027563	-0.006335	-0.001047
-0.032059	-0.009015	-0.001610
-0.036445	-0.011680	-0.002171
-0.040545	-0.014197	-0.002701
-0.044483	-0.016661	-0.003221
-0.048096	-0.018947	-0.003705
-0.051503	-0.021147	-0.004171
-0.054550	-0.023142	-0.004595
-0.057355	-0.025023	-0.004996
-0.059774	-0.026679	-0.005350
-0.061920	-0.028196	-0.005675
-0.063663	-0.029473	-0.005951
-0.065114	-0.030594	-0.006194
-0.066152	-0.031466	-0.006386
-0.066885	-0.032172	-0.006543
-0.067205	-0.032626	-0.006647
-0.067182	-0.032909	-0.006716
-0.066724	-0.032943	-0.006733
-0.065964	-0.032808	-0.006715
-0.064814	-0.032310	-0.006646
-0.063376	-0.031637	-0.006541
-0.061567	-0.030746	-0.006386
-0.059492	-0.029716	-0.006197
-0.057077	-0.028485	-0.005963
-0.054424	-0.027133	-0.005701
-0.051468	-0.025602	-0.005398
-0.048310	-0.023972	-0.005071
-0.044888	-0.022189	-0.004711
-0.041306	-0.020330	-0.004332
-0.037505	-0.018346	-0.003925
-0.033588	-0.016314	-0.003506
-0.029500	-0.014185	-0.003066
-0.025344	-0.012036	-0.002619
-0.021066	-0.009819	-0.002157
-0.016768	-0.007611	-0.001696
-0.012399	-0.005365	-0.001226
-0.008059	-0.003155	-0.000763
-0.003697	-0.000935	-0.000296
0.000588	0.001221	0.000157
0.004848	0.003361	0.000608
0.008985	0.005412	0.001040
0.013053	0.007422	0.001464
0.016954	0.009321	0.001865
0.020747	0.011158	0.002253
0.024334	0.012864	0.002614
0.027777	0.014490	0.002958
0.030980	0.015967	0.003270
0.034009	0.017351	0.003563
0.036769	0.018572	0.003822
0.039331	0.019690	0.004059
0.041602	0.020635	0.004259
0.043657	0.021472	0.004437
0.045405	0.022129	0.004576
0.046925	0.022674	0.004692
0.048128	0.023038	0.004770
0.049099	0.023293	0.004829
0.049749	0.023368	0.004849
0.050170	0.023338	0.004847
0.050271	0.023133	0.004807
0.050152	0.022831	0.004746
0.049721	0.022388	0.004649
0.049085	0.021937	0.004534
0.048153	0.021319	0.004387
0.047035	0.020618	0.004226
0.045640	0.019763	0.004035
0.044139	0.018841	0.003833
0.042428	0.017780	0.003603
0.040577	0.016670	0.003365
0.038493	0.015437	0.003103
0.036298	0.014175	0.002836
0.033898	0.012807	0.002548
0.031419	0.011430	0.002260
0.028767	0.009967	0.001955
0.026068	0.008514	0.001653
0.023230	0.006995	0.001338
0.020380	0.005506	0.001030
0.017423	0.003970	0.000713
0.014490	0.002484	0.000408
0.011484	0.000971	0.000098
0.008534	-0.000474	-0.000198
0.005546	-0.001929	-0.000495
0.002646	-0.003298	-0.000773
-0.000262	-0.004661	-0.001050
-0.003051	-0.005922	-0.001305
-0.005818	-0.007163	-0.001555
-0.008440	-0.008289	-0.001782
-0.011014	-0.009382	-0.002001
-0.013418	-0.010350	-0.002193
-0.015751	-0.011274	-0.002377
-0.017895	-0.012066	-0.002533
-0.019949	-0.012807	-0.002678
-0.021798	-0.013411	-0.002794
-0.023542	-0.013958	-0.002899
-0.025069	-0.014347	-0.002975
-0.026480	-0.014628	-0.003039
-0.027666	-0.014775	-0.003073
-0.028730	-0.014870	-0.003094
-0.029565	-0.014833	-0.003086
-0.030277	-0.014748	-0.003066
-0.030761	-0.014535	-0.003019
-0.031123	-0.014280	-0.002962
-0.031262	-0.013906	-0.002880
-0.031287	-0.013496	-0.002789
-0.031097	-0.012976	-0.002675
-0.030801	-0.012430	-0.002555
-0.030303	-0.011784	-0.002414
-0.029713	-0.011124	-0.002270
-0.028934	-0.010374	-0.002107
-0.028078	-0.009623	-0.001944
-0.027051	-0.008794	-0.001765
-0.025964	-0.007976	-0.001588
-0.024724	-0.007093	-0.001398
-0.023428	-0.006234	-0.001213
-0.021965	-0.005323	-0.001017
-0.020483	-0.004446	-0.000830
-0.018888	-0.003530	-0.000634
-0.017295	-0.002662	-0.000449
-0.015611	-0.001764	-0.000258
-0.013949	-0.000926	-0.000080
-0.012215	-0.000069	0.000101
-0.010525	0.000719	0.000267
-0.008783	0.001516	0.000434
-0.007103	0.002235	0.000585
-0.005389	0.002955	0.000735
-0.003756	0.003590	0.000867
-0.002106	0.004220	0.000997
-0.000552	0.004759	0.001108
0.001004	0.005289	0.001218
0.002449	0.005723	0.001307
0.003884	0.006146	0.001393
0.005195	0.006471	0.001458
0.006488	0.006783	0.001519
0.007646	0.006997	0.001560
0.008778	0.007198	0.001597
0.009769	0.007301	0.001613
0.010728	0.007393	0.001626
0.011542	0.007390	0.001619
0.012320	0.007386	0.001610
0.012952	0.007323	0.001582
0.013548	0.007253	0.001553
0.013998	0.007092	0.001506
0.014414	0.006929	0.001460
0.014686	0.006680	0.001396
0.014927	0.006435	0.001335
0.015028	0.006111	0.001258
0.015104	0.005798	0.001184
0.015046	0.005412	0.001095
0.014969	0.005045	0.001011
0.014765	0.004612	0.000914
0.014550	0.004206	0.000824
0.014216	0.003742	0.000721
0.013880	0.003311	0.000627
0.013434	0.002831	0.000523
0.012995	0.002391	0.000427
0.012457	0.001910	0.000324
0.011934	0.001474	0.000231
0.011323	0.001005	0.000131
0.010736	0.000588	0.000043
0.010071	0.000143	-0.000051
0.009439	-0.000245	-0.000132
0.008739	-0.000654	-0.000218
0.008103	-0.001001	-0.000289
0.007422	-0.001366	-0.000365
0.006790	-0.001664	-0.000426
0.006105	-0.001976	-0.000489
0.005476	-0.002182	-0.000538
0.004803	-0.002400	-0.000588
0.004191	-0.002550	-0.000623
0.003542	-0.002711	-0.000658
0.002959	-0.002803	-0.000679
0.002345	-0.002906	-0.000700
0.001800	-0.002942	-0.000707
0.001229	-0.002989	-0.000715
0.000730	-0.002971	-0.000708
0.000207	-0.002964	-0.000704
-0.000240	-0.002895	-0.000686
-0.000710	-0.002841	-0.000670
-0.001104	-0.002727	-0.000641
-0.001518	-0.002630	-0.000616
-0.001857	-0.002478	-0.000578
-0.002216	-0.002346	-0.000545
-0.002500	-0.002163	-0.000500
-0.002805	-0.002004	-0.000461
-0.003037	-0.001798	-0.000411
-0.003291	-0.001621	-0.000367
-0.003473	-0.001399	-0.000314
-0.003680	-0.001212	-0.000268
-0.003816	-0.000984	-0.000214
-0.003981	-0.000794	-0.000167
-0.004077	-0.000568	-0.000113
-0.004204	-0.000384	-0.000068
-0.004265	-0.000168	-0.000017
-0.004360	0.000003	0.000025
-0.004392	0.000204	0.000073
-0.004460	0.000355	0.000110
-0.004467	0.000534	0.000153
-0.004514	0.000660	0.000184
-0.004503	0.000812	0.000221
-0.004533	0.000909	0.000246
-0.004507	0.001031	0.000275
-0.004525	0.001096	0.000292
-0.004488	0.001184	0.000314
-0.004497	0.001216	0.000323
-0.004452	0.001270	0.000337
-0.004455	0.001267	0.000338
-0.004404	0.001287	0.000344
-0.004404	0.001250	0.000337
-0.004349	0.001238	0.000335
-0.004344	0.001168	0.000321
-0.004269	0.001126	0.000312
-0.004242	0.001028	0.000290
-0.004160	0.000959	0.000275
-0.004131	0.000836	0.000248
-0.004046	0.000744	0.000227
-0.004013	0.000600	0.000194
-0.003924	0.000491	0.000169
-0.003885	0.000332	0.000133
-0.003789	0.000211	0.000104
-0.003743	0.000042	0.000065
-0.003638	-0.000080	0.000035
-0.003582	-0.000245	-0.000005
-0.003465	-0.000369	-0.000036
-0.003397	-0.000536	-0.000076
-0.003266	-0.000658	-0.000106
-0.003182	-0.000821	-0.000144
-0.003035	-0.000937	-0.000172
-0.002934	-0.001091	-0.000208
-0.002770	-0.001195	-0.000233
-0.002650	-0.001333	-0.000266
-0.002466	-0.001420	-0.000287
-0.002326	-0.001539	-0.000315
-0.002122	-0.001599	-0.000331
-0.001962	-0.001685	-0.000354
-0.001737	-0.001714	-0.000365
-0.001556	-0.001773	-0.000381
-0.001311	-0.001774	-0.000386
-0.001111	-0.001804	-0.000396
-0.000848	-0.001776	-0.000393
-0.000630	-0.001776	-0.000397
-0.000351	-0.001719	-0.000388
-0.000118	-0.001690	-0.000385
0.000174	-0.001605	-0.000369
0.000419	-0.001548	-0.000360
0.000721	-0.001437	-0.000338
0.000973	-0.001355	-0.000323
0.001279	-0.001219	-0.000296
0.001534	-0.001115	-0.000275
0.001840	-0.000959	-0.000244
0.002093	-0.000835	-0.000218
0.002394	-0.000663	-0.000183
0.002638	-0.000525	-0.000154
0.002928	-0.000341	-0.000115
0.003158	-0.000193	-0.000084
0.003431	-0.000002	-0.000043
0.003642	0.000150	-0.000010
0.003893	0.000344	0.000031
0.004079	0.000496	0.000064
0.004301	0.000687	0.000106
0.004457	0.000834	0.000138
0.004646	0.001016	0.000178
0.004767	0.001153	0.000208
0.004919	0.001324	0.000246
0.005000	0.001446	0.000274
0.005113	0.001600	0.000308
0.005163	0.001703	0.000332
0.005242	0.001837	0.000362
0.005246	0.001919	0.000382
0.005277	0.002029	0.000407
0.005233	0.002086	0.000422
0.005216	0.002170	0.000442
0.005124	0.002201	0.000450
0.005058	0.002258	0.000465
0.004917	0.002260	0.000467
0.004804	0.002289	0.000475
0.004617	0.002263	0.000472
0.004458	0.002262	0.000474
0.004226	0.002208	0.000465
0.004024	0.002180	0.000461
0.003752	0.002098	0.000445
0.003512	0.002044	0.000436
0.003203	0.001936	0.000415
0.002930	0.001857	0.000400
0.002590	0.001727	0.000374
0.002289	0.001626	0.000354
0.001925	0.001476	0.000323
0.001603	0.001357	0.000299
0.001221	0.001189	0.000265
0.000884	0.001056	0.000238
0.000491	0.000875	0.000201
0.000148	0.000731	0.000171
-0.000248	0.000542	0.000132
-0.000591	0.000391	0.000100
-0.000983	0.000198	0.000060
-0.001318	0.000045	0.000028
-0.001698	-0.000148	-0.000013
-0.002017	-0.000299	-0.000044
-0.002378	-0.000488	-0.000084
-0.002675	-0.000632	-0.000115
-0.003011	-0.000813	-0.000153
-0.003278	-0.000947	-0.000181
-0.003582	-0.001115	-0.000217
-0.003815	-0.001235	-0.000243
-0.004081	-0.001388	-0.000275
-0.004274	-0.001491	-0.000298
-0.004498	-0.001625	-0.000326
-0.004647	-0.001708	-0.000344
-0.004824	-0.001821	-0.000369
-0.004926	-0.001881	-0.000382
-0.005055	-0.001971	-0.000402
-0.005107	-0.002008	-0.000410
-0.005182	-0.002074	-0.000425
-0.005174	-0.002086	-0.000428
-0.005193	-0.002127	-0.000437
-0.005135	-0.002114	-0.000435
-0.005105	-0.002130	-0.000440
-0.004998	-0.002093	-0.000432
-0.004920	-0.002084	-0.000431
-0.004766	-0.002023	-0.000419
-0.004643	-0.001991	-0.000413
-0.004446	-0.001908	-0.000396
-0.004281	-0.001855	-0.000386
-0.004045	-0.001751	-0.000365
-0.003844	-0.001679	-0.000350
-0.003573	-0.001557	-0.000325
-0.003340	-0.001469	-0.000307
-0.003041	-0.001332	-0.000279
-0.002782	-0.001230	-0.000258
-0.002460	-0.001082	-0.000227
-0.002182	-0.000970	-0.000204
-0.001844	-0.000814	-0.000172
-0.001553	-0.000695	-0.000147
-0.001205	-0.000533	-0.000114
-0.000908	-0.000411	-0.000089
-0.000558	-0.000248	-0.000055
-0.000261	-0.000127	-0.000029
0.000086	0.000035	0.000004
0.000375	0.000153	0.000029
0.000711	0.000309	0.000061
0.000988	0.000420	0.000085
0.001308	0.000568	0.000115
0.001565	0.000669	0.000137
0.001863	0.000806	0.000165
0.002095	0.000896	0.000184
0.002366	0.001019	0.000210
0.002570	0.001094	0.000225
0.002810	0.001202	0.000248
0.002981	0.001261	0.000260
0.003186	0.001352	0.000279
0.003321	0.001394	0.000288
0.003490	0.001467	0.000303
0.003586	0.001490	0.000308
0.003716	0.001545	0.000319
0.003773	0.001550	0.000320
0.003862	0.001586	0.000328
0.003880	0.001572	0.000325
0.003929	0.001590	0.000328
0.003907	0.001557	0.000322
0.003918	0.001558	0.000322
0.003857	0.001509	0.000311
0.003830	0.001492	0.000308
0.003733	0.001428	0.000294
0.003671	0.001396	0.000287
0.003540	0.001318	0.000271
0.003446	0.001273	0.000261
