## Supplementary material for "Visualising joint force-velocity properties in musculoskeletal models": Code&Data: A03_FB_P01_x2_qposOutput.csv

0.349066	1.396263	0.349066
0.349066	1.396265	0.349068
0.349065	1.396273	0.349078
0.349063	1.396296	0.349106
0.349059	1.396348	0.349171
0.349051	1.396445	0.349294
0.349038	1.396611	0.349509
0.349020	1.396870	0.349855
0.348995	1.397248	0.350379
0.348388	1.398415	0.350703
0.347249	1.400231	0.351290
0.345615	1.402606	0.352445
0.343519	1.405478	0.354342
0.340997	1.408803	0.357071
0.338081	1.412544	0.360670
0.334810	1.416669	0.365153
0.331220	1.421146	0.370518
0.327351	1.425944	0.376748
0.323243	1.431033	0.383824
0.319517	1.435733	0.392261
0.316187	1.440174	0.401602
0.313271	1.444453	0.411535
0.310790	1.448644	0.421850
0.308765	1.452800	0.432406
0.307214	1.456963	0.443119
0.306152	1.461168	0.453937
0.305582	1.465457	0.464820
0.305478	1.469897	0.475712
0.305732	1.474647	0.486463
0.306287	1.479745	0.497179
0.307144	1.485139	0.508075
0.308299	1.490810	0.519245
0.309750	1.496750	0.530728
0.311494	1.502956	0.542534
0.313528	1.509425	0.554656
0.315850	1.516157	0.567074
0.318461	1.523150	0.579756
0.321358	1.530405	0.592661
0.324541	1.537920	0.605739
0.328010	1.545697	0.618927
0.331764	1.553737	0.632157
0.335805	1.562039	0.645350
0.340130	1.570603	0.658426
0.344742	1.579426	0.671297
0.349642	1.588502	0.683876
0.354829	1.597825	0.696080
0.360305	1.607382	0.707828
0.366073	1.617158	0.719051
0.372133	1.627131	0.729691
0.378489	1.637278	0.739700
0.385143	1.647566	0.749053
0.392098	1.657958	0.757744
0.399358	1.668412	0.765781
0.406927	1.678883	0.773188
0.414807	1.689321	0.779999
0.423003	1.699676	0.786251
0.431516	1.709894	0.791986
0.440347	1.719923	0.797242
0.449499	1.729711	0.802056
0.458969	1.739207	0.806460
0.468757	1.748362	0.810483
0.478859	1.757128	0.814149
0.489271	1.765462	0.817480
0.499988	1.773326	0.820494
0.511002	1.780685	0.823206
0.522305	1.787511	0.825629
0.533887	1.793785	0.827775
0.545736	1.799495	0.829654
0.557838	1.804638	0.831279
0.570181	1.809223	0.832662
0.582747	1.813268	0.833818
0.595519	1.816802	0.834764
0.608481	1.819863	0.835522
0.621614	1.822498	0.836115
0.634901	1.824757	0.836566
0.648324	1.826690	0.836898
0.661869	1.828345	0.837141
0.675521	1.829774	0.837269
0.689276	1.830952	0.837604
0.703062	1.832327	0.836006
0.717203	1.831717	0.843396
0.730405	1.837473	0.827797
0.744629	1.837126	0.835051
0.758051	1.842316	0.820727
0.772468	1.841433	0.828665
0.785964	1.846860	0.812628
0.800485	1.845906	0.819406
0.814128	1.850990	0.802730
0.828786	1.849604	0.808829
0.842550	1.854338	0.791094
0.857314	1.852514	0.796153
0.871187	1.856750	0.777513
0.886030	1.854411	0.781524
0.899989	1.858038	0.762163
0.914873	1.855153	0.765123
0.928885	1.858075	0.745359
0.943759	1.854658	0.747310
0.957784	1.856793	0.727677
0.972582	1.852933	0.728700
0.986574	1.854187	0.710195
1.001201	1.850128	0.710396
1.015122	1.850277	0.695484
1.029357	1.847090	0.693889
1.043127	1.846068	0.686720
1.056768	1.844690	0.683622
1.070149	1.843921	0.679906
1.083371	1.842998	0.677726
1.096358	1.842464	0.674311
1.109216	1.841437	0.672753
1.121790	1.841027	0.668411
1.134277	1.839622	0.667515
1.146389	1.839360	0.661307
1.158479	1.837414	0.660945
1.170094	1.837224	0.652413
1.181728	1.834825	0.651657
1.192877	1.834014	0.643822
1.203891	1.831911	0.641099
1.214529	1.830322	0.636182
1.224889	1.828392	0.632580
1.234908	1.826564	0.628285
1.244612	1.824583	0.624284
1.253979	1.822559	0.620021
1.263014	1.820419	0.615749
1.271708	1.818184	0.611330
1.280058	1.815833	0.606814
1.288063	1.813365	0.602172
1.295720	1.810773	0.597407
1.303028	1.808052	0.592513
1.309988	1.805198	0.587488
1.316600	1.802206	0.582329
1.322868	1.799072	0.577034
1.328794	1.795790	0.571600
1.334385	1.792358	0.566026
1.339645	1.788769	0.560308
1.344582	1.785020	0.554446
1.349205	1.781105	0.548436
1.353524	1.777019	0.542278
1.357548	1.772755	0.535968
1.361292	1.768310	0.529504
1.364768	1.763675	0.522884
1.367991	1.758845	0.516106
1.370978	1.753812	0.509167
1.373746	1.748569	0.502063
1.376313	1.743110	0.494790
1.378698	1.737428	0.487343
1.380920	1.731516	0.479717
1.383000	1.725370	0.471907
1.384956	1.718985	0.463908
1.386810	1.712358	0.455716
1.388578	1.705487	0.447325
1.390279	1.698372	0.438733
1.391930	1.691014	0.429937
1.393547	1.683418	0.420936
1.395142	1.675590	0.411731
1.396729	1.667537	0.402324
1.398319	1.659270	0.392719
1.399919	1.650800	0.382921
1.401539	1.642144	0.372940
1.403185	1.633316	0.362785
1.404862	1.624336	0.352468
1.406572	1.615225	0.342006
1.408320	1.606004	0.331414
1.410106	1.596697	0.320711
1.411930	1.587331	0.309918
1.413792	1.577932	0.299057
1.415692	1.568529	0.288150
1.417626	1.559151	0.277222
1.419592	1.549829	0.266300
1.421587	1.540594	0.255410
1.423607	1.531476	0.244580
1.425648	1.522508	0.233839
1.427707	1.513722	0.223215
1.429778	1.505148	0.212739
1.431857	1.496818	0.202437
1.433941	1.488762	0.192340
1.436025	1.481009	0.182475
1.438105	1.473587	0.172870
1.440179	1.466521	0.163551
1.442243	1.459837	0.154546
1.444295	1.453555	0.145882
1.446334	1.447693	0.137591
1.448360	1.442262	0.129720
1.450373	1.437267	0.122322
1.452375	1.432711	0.115444
1.454369	1.428596	0.109123
1.456358	1.424919	0.103382
1.458346	1.421679	0.098232
1.460338	1.418867	0.093672
1.462343	1.416472	0.089693
1.464366	1.414477	0.086274
1.466420	1.412858	0.083392
1.468514	1.411582	0.081013
1.470663	1.410608	0.079101
1.472882	1.409888	0.077606
1.475186	1.409365	0.076468
1.477590	1.408989	0.075600
1.480108	1.408707	0.074953
1.482744	1.408514	0.074356
1.485511	1.408269	0.074243
1.488353	1.408627	0.071924
1.491549	1.406758	0.077682
1.494444	1.409416	0.066158
1.498034	1.406812	0.073004
1.501240	1.409161	0.061593
1.505065	1.406567	0.067972
1.508491	1.408864	0.056640
1.512493	1.406390	0.062818
1.516093	1.408716	0.051783
1.520235	1.406401	0.058005
1.523979	1.408797	0.047400
1.528240	1.406661	0.053789
1.532110	1.409142	0.043669
1.536474	1.407191	0.050257
1.540458	1.409755	0.040628
1.544915	1.407984	0.047390
1.549002	1.410618	0.038223
1.553544	1.409014	0.045098
1.557727	1.411699	0.036334
1.562346	1.410243	0.043241
1.566618	1.412953	0.034803
1.571305	1.411623	0.041648
1.575657	1.414334	0.033447
1.580404	1.413104	0.040135
1.584825	1.415789	0.032076
1.589621	1.414634	0.038514
1.594100	1.417272	0.030509
1.598932	1.416166	0.036613
1.603454	1.418733	0.028585
1.608307	1.417654	0.034283
1.612856	1.420130	0.026174
1.617715	1.419058	0.031406
1.622273	1.421424	0.023183
1.627119	1.420342	0.027908
1.631668	1.422577	0.019562
1.636481	1.421472	0.023753
1.641001	1.423557	0.015301
1.645762	1.422418	0.018951
1.650233	1.424336	0.010433
1.654920	1.423156	0.013547
1.659322	1.424889	0.005026
1.663915	1.423664	0.007624
1.668227	1.425199	-0.000821
1.672704	1.423930	0.001293
1.676907	1.425254	-0.006979
1.681247	1.423947	-0.005312
1.685321	1.425051	-0.013298
1.689504	1.423719	-0.012033
1.693428	1.424599	-0.019607
1.697432	1.423261	-0.018700
1.701188	1.423917	-0.025719
1.704994	1.422603	-0.025126
1.708564	1.423037	-0.031425
1.712150	1.421789	-0.031110
1.715515	1.422003	-0.036476
1.718860	1.420881	-0.036426
1.722003	1.420857	-0.040478
1.725076	1.419985	-0.040796
1.727975	1.419774	-0.043399
1.730772	1.419163	-0.044002
1.733424	1.418919	-0.045853
1.735974	1.418439	-0.046563
1.738398	1.418186	-0.048114
1.740727	1.417762	-0.048926
1.742943	1.417479	-0.050308
1.745065	1.417081	-0.051244
1.747085	1.416756	-0.052513
1.749013	1.416367	-0.053567
1.750847	1.416002	-0.054777
1.752593	1.415607	-0.055914
1.754252	1.415213	-0.057111
1.755827	1.414803	-0.058296
1.757320	1.414386	-0.059504
1.758736	1.413960	-0.060716
1.760076	1.413527	-0.061937
1.761344	1.413088	-0.063164
1.762543	1.412646	-0.064394
1.763676	1.412200	-0.065626
1.764746	1.411754	-0.066856
1.765756	1.411309	-0.068083
1.766710	1.410867	-0.069304
1.767611	1.410430	-0.070517
1.768462	1.410000	-0.071719
1.769266	1.409580	-0.072906
1.770026	1.409172	-0.074077
1.770747	1.408777	-0.075228
1.771429	1.408397	-0.076357
1.772078	1.408035	-0.077460
1.772695	1.407691	-0.078534
1.773284	1.407368	-0.079577
1.773847	1.407067	-0.080585
1.774387	1.406788	-0.081555
1.774907	1.406532	-0.082484
1.775409	1.406301	-0.083371
1.775896	1.406093	-0.084212
1.776369	1.405909	-0.085007
1.776832	1.405749	-0.085752
1.777287	1.405612	-0.086449
1.777734	1.405497	-0.087095
1.778177	1.405403	-0.087692
1.778617	1.405330	-0.088240
1.779055	1.405276	-0.088740
1.779494	1.405240	-0.089194
1.779933	1.405221	-0.089604
1.780375	1.405218	-0.089971
1.780820	1.405230	-0.090299
1.781268	1.405260	-0.090604
1.781720	1.405309	-0.090878
1.782174	1.405378	-0.091128
1.782632	1.405468	-0.091351
1.783093	1.405579	-0.091552
1.783556	1.405711	-0.091729
1.784021	1.405864	-0.091886
1.784488	1.406039	-0.092022
1.784957	1.406235	-0.092140
1.785426	1.406452	-0.092240
1.785896	1.406689	-0.092324
1.786366	1.406946	-0.092392
1.786834	1.407223	-0.092447
1.787301	1.407518	-0.092488
1.787765	1.407831	-0.092518
1.788226	1.408160	-0.092536
1.788682	1.408505	-0.092543
1.789134	1.408865	-0.092541
1.789579	1.409238	-0.092530
1.790018	1.409623	-0.092510
1.790449	1.410018	-0.092482
1.790871	1.410421	-0.092446
1.791284	1.410832	-0.092403
1.791687	1.411248	-0.092354
1.792078	1.411669	-0.092300
1.792457	1.412091	-0.092241
1.792824	1.412515	-0.092179
1.793177	1.412937	-0.092114
1.793516	1.413356	-0.092047
1.793840	1.413771	-0.091979
1.794149	1.414180	-0.091912
1.794442	1.414581	-0.091846
1.794718	1.414973	-0.091781
1.794978	1.415354	-0.091719
1.795220	1.415722	-0.091661
1.795445	1.416078	-0.091608
1.795653	1.416418	-0.091560
1.795843	1.416743	-0.091517
1.796015	1.417051	-0.091482
1.796170	1.417340	-0.091454
1.796307	1.417612	-0.091433
1.796427	1.417863	-0.091421
1.796530	1.418096	-0.091418
1.796616	1.418308	-0.091425
1.796685	1.418499	-0.091442
1.796738	1.418671	-0.091470
1.796776	1.418822	-0.091511
1.796799	1.418953	-0.091565
1.796806	1.419064	-0.091633
1.796800	1.419156	-0.091715
1.796781	1.419229	-0.091813
1.796749	1.419284	-0.091925
1.796704	1.419322	-0.092053
1.796648	1.419344	-0.092197
1.796580	1.419350	-0.092356
1.796501	1.419342	-0.092529
1.796411	1.419322	-0.092719
1.796311	1.419291	-0.092924
1.796200	1.419250	-0.093143
1.796081	1.419200	-0.093375
1.795953	1.419141	-0.093617
1.795816	1.419075	-0.093869
1.795672	1.419003	-0.094127
1.795521	1.418924	-0.094392
1.795364	1.418840	-0.094661
1.795202	1.418753	-0.094933
1.795035	1.418661	-0.095207
1.794864	1.418567	-0.095481
1.794689	1.418471	-0.095755
1.794512	1.418374	-0.096026
1.794333	1.418277	-0.096294
1.794154	1.418180	-0.096558
1.793974	1.418085	-0.096816
1.793794	1.417991	-0.097068
1.793616	1.417901	-0.097312
1.793439	1.417813	-0.097548
1.793265	1.417730	-0.097774
1.793095	1.417650	-0.097990
1.792928	1.417576	-0.098195
1.792766	1.417507	-0.098389
1.792609	1.417444	-0.098570
1.792458	1.417387	-0.098739
1.792313	1.417336	-0.098895
1.792175	1.417292	-0.099039
1.792044	1.417254	-0.099168
1.791920	1.417223	-0.099285
1.791805	1.417199	-0.099388
1.791698	1.417181	-0.099477
1.791599	1.417171	-0.099554
1.791509	1.417167	-0.099617
1.791428	1.417169	-0.099668
1.791355	1.417178	-0.099708
1.791292	1.417195	-0.099738
1.791237	1.417219	-0.099760
1.791191	1.417251	-0.099775
1.791153	1.417292	-0.099782
1.791123	1.417340	-0.099782
1.791100	1.417395	-0.099776
1.791086	1.417459	-0.099763
1.791079	1.417529	-0.099743
1.791078	1.417607	-0.099716
1.791085	1.417690	-0.099682
1.791098	1.417780	-0.099641
1.791117	1.417875	-0.099595
1.791143	1.417974	-0.099542
1.791174	1.418077	-0.099485
1.791212	1.418182	-0.099423
1.791256	1.418290	-0.099358
1.791305	1.418400	-0.099289
1.791359	1.418510	-0.099218
1.791419	1.418621	-0.099146
1.791483	1.418730	-0.099072
1.791552	1.418839	-0.098998
1.791624	1.418946	-0.098924
1.791701	1.419050	-0.098852
1.791781	1.419151	-0.098780
1.791865	1.419248	-0.098711
1.791951	1.419341	-0.098645
1.792040	1.419430	-0.098581
1.792130	1.419513	-0.098522
1.792223	1.419591	-0.098466
1.792317	1.419663	-0.098415
1.792411	1.419728	-0.098368
1.792507	1.419788	-0.098327
1.792602	1.419840	-0.098291
1.792698	1.419886	-0.098260
1.792793	1.419925	-0.098235
1.792887	1.419956	-0.098215
1.792980	1.419981	-0.098201
1.793071	1.419998	-0.098193
1.793161	1.420009	-0.098191
1.793248	1.420013	-0.098194
1.793333	1.420009	-0.098202
1.793416	1.420000	-0.098217
1.793495	1.419984	-0.098237
1.793572	1.419963	-0.098264
1.793645	1.419936	-0.098297
1.793714	1.419904	-0.098336
1.793780	1.419868	-0.098381
1.793842	1.419827	-0.098430
1.793901	1.419782	-0.098485
1.793955	1.419733	-0.098544
1.794005	1.419680	-0.098606
1.794051	1.419625	-0.098672
1.794092	1.419567	-0.098741
1.794130	1.419506	-0.098812
1.794163	1.419444	-0.098885
1.794192	1.419380	-0.098959
1.794217	1.419315	-0.099034
1.794238	1.419250	-0.099110
1.794255	1.419184	-0.099185
1.794268	1.419119	-0.099260
1.794277	1.419054	-0.099334
1.794282	1.418990	-0.099406
1.794283	1.418928	-0.099476
1.794281	1.418868	-0.099544
1.794275	1.418810	-0.099610
1.794267	1.418754	-0.099672
1.794255	1.418702	-0.099730
1.794240	1.418652	-0.099785
1.794222	1.418606	-0.099835
1.794202	1.418563	-0.099881
1.794179	1.418524	-0.099923
1.794154	1.418488	-0.099960
1.794128	1.418457	-0.099991
1.794099	1.418430	-0.100018
1.794069	1.418407	-0.100039
1.794037	1.418388	-0.100054
1.794004	1.418374	-0.100065
1.793970	1.418363	-0.100070
1.793936	1.418357	-0.100069
1.793900	1.418354	-0.100064
1.793865	1.418355	-0.100053
1.793829	1.418360	-0.100036
1.793793	1.418369	-0.100015
1.793757	1.418381	-0.099989
1.793722	1.418397	-0.099959
1.793686	1.418416	-0.099926
1.793652	1.418439	-0.099889
1.793617	1.418465	-0.099848
1.793584	1.418493	-0.099805
1.793552	1.418525	-0.099759
1.793520	1.418558	-0.099711
1.793490	1.418594	-0.099661
1.793460	1.418632	-0.099610
1.793432	1.418672	-0.099557
1.793406	1.418713	-0.099503
1.793381	1.418755	-0.099449
1.793357	1.418797	-0.099394
1.793335	1.418841	-0.099340
1.793314	1.418884	-0.099286
1.793295	1.418927	-0.099232
1.793278	1.418970	-0.099180
1.793262	1.419012	-0.099128
1.793248	1.419054	-0.099079
1.793236	1.419094	-0.099031
1.793225	1.419132	-0.098985
1.793216	1.419169	-0.098941
1.793209	1.419204	-0.098900
1.793204	1.419237	-0.098862
1.793200	1.419267	-0.098826
1.793198	1.419295	-0.098794
1.793197	1.419320	-0.098764
1.793198	1.419342	-0.098738
1.793201	1.419361	-0.098714
1.793205	1.419377	-0.098694
1.793210	1.419391	-0.098678
1.793217	1.419400	-0.098664
1.793226	1.419407	-0.098654
1.793235	1.419411	-0.098648
1.793246	1.419411	-0.098644
1.793257	1.419408	-0.098644
1.793270	1.419402	-0.098647
1.793284	1.419393	-0.098653
1.793299	1.419382	-0.098662
1.793314	1.419367	-0.098674
1.793331	1.419350	-0.098689
1.793348	1.419331	-0.098706
1.793365	1.419309	-0.098727
1.793383	1.419286	-0.098750
1.793402	1.419261	-0.098775
1.793420	1.419234	-0.098802
1.793439	1.419206	-0.098831
1.793459	1.419176	-0.098862
1.793478	1.419146	-0.098894
1.793497	1.419115	-0.098927
1.793517	1.419083	-0.098961
1.793536	1.419051	-0.098995
1.793555	1.419019	-0.099030
1.793574	1.418987	-0.099066
1.793592	1.418956	-0.099101
1.793610	1.418925	-0.099135
1.793628	1.418895	-0.099169
1.793645	1.418866	-0.099202
1.793661	1.418838	-0.099235
1.793677	1.418812	-0.099265
1.793693	1.418787	-0.099295
1.793707	1.418763	-0.099323
1.793721	1.418742	-0.099349
1.793734	1.418722	-0.099373
1.793746	1.418704	-0.099394
1.793758	1.418689	-0.099414
1.793768	1.418675	-0.099431
1.793778	1.418664	-0.099446
1.793786	1.418655	-0.099459
1.793794	1.418648	-0.099468
1.793801	1.418643	-0.099476
1.793807	1.418641	-0.099480
1.793812	1.418640	-0.099482
1.793816	1.418642	-0.099481
1.793819	1.418646	-0.099478
1.793822	1.418652	-0.099473
1.793823	1.418660	-0.099465
1.793823	1.418670	-0.099455
1.793823	1.418682	-0.099443
1.793821	1.418696	-0.099429
1.793819	1.418711	-0.099414
1.793816	1.418728	-0.099396
1.793812	1.418746	-0.099378
1.793807	1.418765	-0.099358
1.793802	1.418785	-0.099337
1.793795	1.418806	-0.099315
1.793788	1.418828	-0.099292
1.793781	1.418851	-0.099269
1.793773	1.418874	-0.099245
1.793764	1.418897	-0.099221
1.793754	1.418920	-0.099197
1.793745	1.418943	-0.099173
1.793734	1.418966	-0.099149
1.793724	1.418988	-0.099126
1.793713	1.419010	-0.099104
1.793701	1.419031	-0.099082
1.793690	1.419051	-0.099060
1.793678	1.419070	-0.099040
1.793666	1.419088	-0.099021
1.793654	1.419105	-0.099003
1.793642	1.419121	-0.098987
1.793630	1.419135	-0.098971
1.793617	1.419147	-0.098958
1.793605	1.419158	-0.098945
1.793594	1.419167	-0.098935
1.793582	1.419175	-0.098925
1.793570	1.419181	-0.098918
1.793559	1.419185	-0.098912
1.793548	1.419187	-0.098908
1.793537	1.419187	-0.098905
1.793527	1.419186	-0.098904
1.793517	1.419183	-0.098904
1.793508	1.419179	-0.098906
1.793499	1.419172	-0.098909
1.793491	1.419164	-0.098914
1.793483	1.419155	-0.098921
1.793475	1.419145	-0.098928
1.793469	1.419133	-0.098937
1.793463	1.419120	-0.098947
1.793457	1.419105	-0.098958
1.793452	1.419090	-0.098971
1.793448	1.419075	-0.098984
1.793445	1.419058	-0.098998
1.793442	1.419041	-0.099012
1.793439	1.419023	-0.099028
1.793438	1.419005	-0.099043
1.793437	1.418988	-0.099059
1.793437	1.418970	-0.099075
1.793437	1.418952	-0.099092
1.793438	1.418934	-0.099108
1.793440	1.418917	-0.099124
1.793442	1.418900	-0.099140
1.793445	1.418884	-0.099155
1.793448	1.418868	-0.099170
1.793452	1.418854	-0.099184
1.793457	1.418840	-0.099198
1.793462	1.418827	-0.099211
1.793468	1.418816	-0.099222
1.793474	1.418805	-0.099233
1.793480	1.418795	-0.099243
1.793487	1.418787	-0.099251
1.793494	1.418780	-0.099259
1.793502	1.418774	-0.099265
1.793510	1.418770	-0.099269
1.793518	1.418767	-0.099272
1.793527	1.418765	-0.099274
1.793535	1.418764	-0.099274
1.793544	1.418765	-0.099273
1.793553	1.418767	-0.099271
1.793562	1.418770	-0.099267
1.793572	1.418774	-0.099261
1.793581	1.418779	-0.099255
1.793590	1.418785	-0.099247
1.793599	1.418792	-0.099237
1.793608	1.418800	-0.099227
1.793617	1.418808	-0.099216
1.793626	1.418818	-0.099203
1.793635	1.418828	-0.099190
1.793643	1.418838	-0.099176
1.793651	1.418849	-0.099161
1.793659	1.418861	-0.099146
1.793667	1.418872	-0.099130
1.793674	1.418884	-0.099113
1.793681	1.418896	-0.099097
1.793687	1.418907	-0.099080
1.793693	1.418919	-0.099063
1.793699	1.418930	-0.099046
1.793704	1.418941	-0.099029
1.793709	1.418951	-0.099012
1.793713	1.418961	-0.098995
1.793717	1.418970	-0.098979
1.793720	1.418979	-0.098963
1.793723	1.418987	-0.098948
1.793725	1.418994	-0.098933
1.793727	1.419000	-0.098919
1.793728	1.419005	-0.098906
1.793729	1.419009	-0.098893
1.793729	1.419013	-0.098881
1.793729	1.419015	-0.098870
1.793728	1.419016	-0.098859
1.793727	1.419016	-0.098850
1.793725	1.419015	-0.098841
1.793723	1.419013	-0.098833
1.793720	1.419010	-0.098826
1.793717	1.419007	-0.098821
1.793714	1.419002	-0.098816
1.793710	1.418996	-0.098812
1.793705	1.418990	-0.098809
1.793701	1.418983	-0.098807
1.793696	1.418975	-0.098806
1.793690	1.418966	-0.098806
1.793684	1.418957	-0.098807
1.793678	1.418947	-0.098808
1.793672	1.418937	-0.098811
1.793666	1.418927	-0.098814
1.793659	1.418916	-0.098817
1.793652	1.418905	-0.098821
1.793645	1.418894	-0.098826
1.793638	1.418883	-0.098831
1.793631	1.418871	-0.098836
1.793624	1.418860	-0.098841
1.793617	1.418849	-0.098847
1.793609	1.418838	-0.098852
1.793602	1.418827	-0.098858
1.793595	1.418817	-0.098864
1.793588	1.418807	-0.098869
1.793581	1.418797	-0.098874
1.793575	1.418788	-0.098879
1.793568	1.418779	-0.098883
1.793562	1.418771	-0.098887
1.793556	1.418764	-0.098891
1.793550	1.418757	-0.098894
1.793544	1.418750	-0.098896
1.793539	1.418745	-0.098898
1.793534	1.418739	-0.098899
1.793530	1.418735	-0.098900
1.793526	1.418731	-0.098900
1.793522	1.418728	-0.098899
1.793518	1.418726	-0.098897
1.793515	1.418724	-0.098895
1.793513	1.418723	-0.098892
1.793510	1.418722	-0.098888
1.793509	1.418723	-0.098883
1.793507	1.418723	-0.098878
1.793506	1.418725	-0.098872
1.793506	1.418727	-0.098866
1.793505	1.418729	-0.098859
1.793506	1.418732	-0.098851
1.793506	1.418735	-0.098843
1.793507	1.418739	-0.098835
1.793509	1.418743	-0.098826
1.793510	1.418748	-0.098818
1.793512	1.418753	-0.098808
1.793515	1.418758	-0.098799
1.793517	1.418763	-0.098789
1.793520	1.418769	-0.098780
1.793524	1.418774	-0.098770
1.793527	1.418780	-0.098760
1.793531	1.418786	-0.098751
1.793535	1.418791	-0.098741
1.793539	1.418797	-0.098732
1.793544	1.418802	-0.098723
1.793549	1.418807	-0.098714
1.793553	1.418812	-0.098705
1.793558	1.418817	-0.098696
1.793563	1.418822	-0.098688
1.793568	1.418826	-0.098681
1.793573	1.418829	-0.098673
1.793578	1.418833	-0.098666
1.793583	1.418835	-0.098659
1.793589	1.418838	-0.098653
1.793594	1.418840	-0.098647
1.793599	1.418841	-0.098642
1.793604	1.418842	-0.098637
1.793608	1.418842	-0.098632
1.793613	1.418842	-0.098628
1.793618	1.418842	-0.098625
1.793622	1.418840	-0.098622
1.793626	1.418839	-0.098619
1.793630	1.418837	-0.098617
1.793634	1.418834	-0.098615
1.793638	1.418831	-0.098614
1.793641	1.418828	-0.098613
1.793644	1.418824	-0.098613
1.793647	1.418819	-0.098613
1.793649	1.418815	-0.098614
1.793652	1.418810	-0.098615
1.793654	1.418805	-0.098616
1.793655	1.418800	-0.098618
1.793657	1.418794	-0.098619
1.793658	1.418788	-0.098621
1.793659	1.418782	-0.098624
1.793659	1.418777	-0.098626
1.793659	1.418771	-0.098629
1.793659	1.418765	-0.098631
1.793659	1.418759	-0.098634
1.793658	1.418753	-0.098636
1.793657	1.418747	-0.098639
1.793656	1.418741	-0.098641
1.793655	1.418735	-0.098644
1.793653	1.418730	-0.098646
1.793651	1.418725	-0.098648
1.793649	1.418720	-0.098650
1.793646	1.418715	-0.098651
1.793644	1.418710	-0.098652
1.793641	1.418706	-0.098653
1.793638	1.418702	-0.098654
1.793635	1.418698	-0.098654
1.793632	1.418695	-0.098654
1.793629	1.418692	-0.098653
1.793625	1.418689	-0.098653
1.793622	1.418687	-0.098651
1.793618	1.418684	-0.098649
1.793615	1.418683	-0.098647
1.793611	1.418681	-0.098645
1.793608	1.418680	-0.098641
1.793604	1.418679	-0.098638
1.793601	1.418679	-0.098634
1.793597	1.418679	-0.098630
1.793593	1.418679	-0.098625
1.793590	1.418679	-0.098620
1.793587	1.418679	-0.098615
1.793583	1.418680	-0.098609
1.793580	1.418681	-0.098603
1.793577	1.418682	-0.098596
1.793574	1.418684	-0.098590
1.793571	1.418685	-0.098583
1.793569	1.418687	-0.098576
1.793566	1.418689	-0.098569
1.793564	1.418690	-0.098562
1.793562	1.418692	-0.098555
1.793560	1.418694	-0.098548
1.793558	1.418696	-0.098540
1.793556	1.418698	-0.098533
1.793554	1.418700	-0.098526
1.793553	1.418702	-0.098518
1.793552	1.418704	-0.098511
1.793551	1.418705	-0.098504
1.793550	1.418707	-0.098497
1.793550	1.418708	-0.098490
1.793549	1.418710	-0.098483
1.793549	1.418711	-0.098477
1.793549	1.418712	-0.098470
1.793549	1.418712	-0.098464
1.793549	1.418713	-0.098458
1.793550	1.418713	-0.098452
1.793550	1.418713	-0.098447
1.793551	1.418713	-0.098441
1.793552	1.418712	-0.098436
1.793553	1.418712	-0.098431
1.793554	1.418711	-0.098426
1.793555	1.418709	-0.098422
1.793557	1.418708	-0.098418
1.793558	1.418706	-0.098414
1.793560	1.418704	-0.098411
1.793562	1.418702	-0.098407
1.793563	1.418700	-0.098405
1.793565	1.418697	-0.098402
1.793567	1.418695	-0.098399
1.793569	1.418692	-0.098397
1.793571	1.418689	-0.098395
1.793573	1.418686	-0.098393
1.793575	1.418682	-0.098392
1.793577	1.418679	-0.098391
1.793579	1.418675	-0.098389
1.793581	1.418672	-0.098388
1.793583	1.418668	-0.098387
1.793585	1.418665	-0.098387
1.793587	1.418661	-0.098386
1.793589	1.418657	-0.098385
1.793591	1.418654	-0.098385
1.793593	1.418650	-0.098384
1.793594	1.418646	-0.098383
1.793596	1.418643	-0.098383
1.793598	1.418640	-0.098382
1.793599	1.418636	-0.098381
1.793601	1.418633	-0.098381
1.793602	1.418630	-0.098380
1.793603	1.418627	-0.098379
1.793605	1.418624	-0.098378
1.793606	1.418621	-0.098377
1.793607	1.418618	-0.098375
1.793607	1.418616	-0.098374
1.793608	1.418614	-0.098372
1.793609	1.418611	-0.098370
1.793609	1.418609	-0.098368
1.793610	1.418608	-0.098366
1.793610	1.418606	-0.098364
1.793610	1.418604	-0.098361
1.793611	1.418603	-0.098358
1.793611	1.418602	-0.098356
1.793610	1.418601	-0.098352
1.793610	1.418600	-0.098349
1.793610	1.418599	-0.098346
1.793610	1.418598	-0.098342
1.793609	1.418598	-0.098338
1.793609	1.418598	-0.098334
1.793608	1.418597	-0.098330
1.793607	1.418597	-0.098325
1.793606	1.418597	-0.098321
1.793606	1.418597	-0.098316
1.793605	1.418597	-0.098312
1.793604	1.418597	-0.098307
1.793602	1.418597	-0.098302
1.793601	1.418597	-0.098297
1.793600	1.418598	-0.098292
1.793599	1.418598	-0.098287
1.793598	1.418598	-0.098282
1.793596	1.418598	-0.098277
1.793595	1.418598	-0.098272
1.793594	1.418598	-0.098267
1.793592	1.418599	-0.098262
1.793591	1.418599	-0.098257
1.793590	1.418599	-0.098252
1.793588	1.418598	-0.098247
1.793587	1.418598	-0.098242
1.793585	1.418598	-0.098237
1.793584	1.418598	-0.098233
1.793583	1.418597	-0.098228
1.793581	1.418597	-0.098223
1.793580	1.418596	-0.098219
1.793579	1.418595	-0.098215
1.793577	1.418594	-0.098211
1.793576	1.418593	-0.098207
1.793575	1.418592	-0.098203
1.793574	1.418591	-0.098199
1.793573	1.418590	-0.098195
1.793572	1.418588	-0.098192
1.793571	1.418587	-0.098188
1.793570	1.418585	-0.098185
1.793569	1.418583	-0.098182
1.793568	1.418581	-0.098179
1.793567	1.418580	-0.098176
1.793566	1.418578	-0.098173
1.793566	1.418575	-0.098170
1.793565	1.418573	-0.098167
1.793565	1.418571	-0.098165
1.793564	1.418569	-0.098162
1.793564	1.418567	-0.098160
1.793563	1.418564	-0.098157
1.793563	1.418562	-0.098155
1.793563	1.418560	-0.098153
1.793563	1.418557	-0.098151
1.793563	1.418555	-0.098148
1.793562	1.418552	-0.098146
1.793562	1.418550	-0.098144
1.793563	1.418548	-0.098142
1.793563	1.418545	-0.098139
1.793563	1.418543	-0.098137
1.793563	1.418541	-0.098135
1.793563	1.418539	-0.098133
1.793564	1.418536	-0.098130
1.793564	1.418534	-0.098128
1.793565	1.418532	-0.098125
1.793565	1.418530	-0.098123
1.793565	1.418528	-0.098120
1.793566	1.418526	-0.098118
1.793567	1.418525	-0.098115
1.793567	1.418523	-0.098112
1.793568	1.418521	-0.098109
1.793569	1.418520	-0.098106
1.793569	1.418518	-0.098103
1.793570	1.418517	-0.098100
1.793571	1.418515	-0.098097
1.793571	1.418514	-0.098093
1.793572	1.418513	-0.098090
1.793573	1.418511	-0.098086
1.793574	1.418510	-0.098083
1.793574	1.418509	-0.098079
1.793575	1.418508	-0.098075
1.793576	1.418507	-0.098072
1.793577	1.418506	-0.098068
1.793577	1.418506	-0.098064
1.793578	1.418505	-0.098060
1.793579	1.418504	-0.098056
1.793579	1.418503	-0.098052
1.793580	1.418502	-0.098048
1.793581	1.418502	-0.098043
1.793581	1.418501	-0.098039
1.793582	1.418500	-0.098035
1.793582	1.418500	-0.098031
1.793583	1.418499	-0.098027
1.793583	1.418498	-0.098022
1.793583	1.418497	-0.098018
1.793584	1.418497	-0.098014
1.793584	1.418496	-0.098010
1.793584	1.418495	-0.098006
1.793585	1.418494	-0.098002
1.793585	1.418494	-0.097998
1.793585	1.418493	-0.097994
1.793585	1.418492	-0.097990
1.793585	1.418491	-0.097986
1.793585	1.418490	-0.097982
1.793585	1.418489	-0.097978
1.793585	1.418488	-0.097974
1.793585	1.418487	-0.097970
1.793584	1.418486	-0.097967
1.793584	1.418484	-0.097963
1.793584	1.418483	-0.097959
1.793583	1.418482	-0.097956
1.793583	1.418480	-0.097953
1.793583	1.418479	-0.097949
1.793582	1.418478	-0.097946
1.793582	1.418476	-0.097943
1.793581	1.418475	-0.097939
1.793581	1.418473	-0.097936
1.793580	1.418471	-0.097933
1.793579	1.418470	-0.097930
1.793579	1.418468	-0.097927
1.793578	1.418466	-0.097924
1.793577	1.418465	-0.097921
1.793577	1.418463	-0.097919
1.793576	1.418461	-0.097916
1.793575	1.418459	-0.097913
1.793574	1.418457	-0.097910
1.793574	1.418456	-0.097907
1.793573	1.418454	-0.097905
1.793572	1.418452	-0.097902
1.793571	1.418450	-0.097899
1.793570	1.418448	-0.097896
1.793570	1.418446	-0.097894
1.793569	1.418445	-0.097891
1.793568	1.418443	-0.097888
1.793567	1.418441	-0.097885
1.793567	1.418439	-0.097883
1.793566	1.418438	-0.097880
1.793565	1.418436	-0.097877
1.793565	1.418434	-0.097874
1.793564	1.418433	-0.097871
1.793563	1.418431	-0.097868
1.793563	1.418429	-0.097865
1.793562	1.418428	-0.097862
1.793562	1.418426	-0.097859
1.793561	1.418425	-0.097856
1.793561	1.418423	-0.097853
1.793560	1.418422	-0.097850
1.793560	1.418421	-0.097846
1.793560	1.418419	-0.097843
1.793559	1.418418	-0.097840
1.793559	1.418417	-0.097836
1.793559	1.418415	-0.097833
1.793559	1.418414	-0.097829
1.793559	1.418413	-0.097826
1.793558	1.418412	-0.097822
1.793558	1.418411	-0.097819
1.793558	1.418410	-0.097815
1.793558	1.418408	-0.097811
