## Supplementary material for "Visualising joint force-velocity properties in musculoskeletal models": Code&Data: A03_FB_P02_f0_ctrqOutput.csv

3.281485	-14.052644	-3.465225
16.754745	2.477156	0.147171
1.086124	-11.787028	-2.895029
17.731938	1.814450	-0.068419
3.583452	-9.767648	-2.442294
17.882048	1.912637	-0.030648
5.224119	-8.572761	-2.207057
18.549693	2.486240	0.087586
6.362953	-7.637118	-2.005721
19.399323	3.289930	0.265647
7.208853	-6.827376	-1.822452
20.284438	4.219644	0.477011
7.813005	-6.120953	-1.656266
21.164387	5.235299	0.711862
8.184013	-5.522679	-1.508416
22.022949	6.311258	0.964571
8.314602	-5.048750	-1.383079
22.852916	7.429209	1.230757
8.190843	-4.717397	-1.284829
23.646611	8.571736	1.506150
7.799429	-4.542515	-1.217356
24.388244	9.716742	1.785430
7.136451	-4.531775	-1.183083
25.051478	10.835666	2.061905
6.291660	-4.905026	-1.231427
25.827140	12.063702	2.366298
4.987889	-5.574542	-1.343522
26.569340	13.235481	2.659449
3.410371	-6.350769	-1.478699
27.038704	14.167047	2.901024
1.768199	-7.027773	-1.593268
27.030676	14.722970	3.060725
0.220703	-7.455140	-1.654841
21.351189	12.032134	2.595999
-6.636105	-9.337452	-1.881579
13.886995	8.154335	1.914700
-9.543963	-7.868902	-1.437803
6.183560	4.748541	1.295535
-10.891271	-5.820283	-0.918502
-0.724150	2.077522	0.796986
-12.202621	-4.187172	-0.522515
-6.814169	-0.048749	0.384121
-13.673335	-3.309362	-0.314710
-9.741210	-1.197189	0.123490
-12.245848	-2.324528	-0.136276
-11.140884	-1.529271	0.029479
-12.289342	-1.941454	-0.071938
-12.074071	-1.592263	-0.004249
-12.731254	-1.716367	-0.040799
-12.854355	-1.538642	-0.011209
-13.306185	-1.537176	-0.020119
-13.546677	-1.416008	-0.003053
-13.903750	-1.357337	0.000195
-14.170224	-1.248428	0.014133
-14.477021	-1.163597	0.022177
-14.729438	-1.050519	0.036291
-14.991931	-0.947357	0.047766
-15.215995	-0.827554	0.062654
-15.434639	-0.711385	0.076396
-15.622452	-0.585481	0.092031
-15.796498	-0.460979	0.107114
-15.943329	-0.331395	0.123133
-16.071808	-0.203178	0.138722
-16.174724	-0.073473	0.154567
-16.256695	0.053684	0.169856
-16.325267	0.169851	0.183056
-16.374272	0.277314	0.194664
-16.393713	0.383681	0.206116
-16.395625	0.479414	0.215515
-16.366881	0.571591	0.224389
-16.318522	0.651929	0.231091
-16.239021	0.726357	0.236922
-16.137347	0.787980	0.240538
-16.003579	0.841751	0.243037
-15.844645	0.882156	0.243361
-15.651932	0.913433	0.242429
-15.430328	0.931533	0.239433
-15.172220	0.940272	0.235112
-14.880512	0.937141	0.228853
-14.549496	0.925133	0.222145
-14.170422	0.909385	0.213740
-13.731303	0.895884	0.203293
-13.263658	0.874937	0.189717
-12.748034	0.898672	0.186426
-12.229407	0.939820	0.187874
-11.732909	0.975550	0.188923
-11.237072	1.019873	0.192589
-10.763318	1.062515	0.196603
-10.302819	1.111200	0.202634
-9.867735	1.161810	0.209857
-9.456933	1.217721	0.219113
-9.078439	1.276133	0.229956
-8.735652	1.330409	0.241316
-8.443352	1.361157	0.249672
-8.185664	1.386206	0.257353
-7.954594	1.387077	0.259359
-7.727144	1.377964	0.258624
-7.514422	1.352080	0.253581
-7.306139	1.315506	0.245606
-7.105681	1.266457	0.234375
-6.908420	1.207902	0.220619
-6.714863	1.139844	0.204414
-6.522529	1.064061	0.186225
-6.330956	0.981160	0.166253
-6.138548	0.892435	0.144845
-5.944678	0.798653	0.122227
-5.747917	0.700998	0.098709
-5.548280	0.600094	0.074482
-5.345228	0.496911	0.049801
-5.138172	0.392339	0.024889
-4.926373	0.287347	-0.000016
-4.709221	0.182811	-0.024705
-4.490743	0.076591	-0.049672
-4.262231	-0.025317	-0.073565
-4.031887	-0.127719	-0.097406
-3.796878	-0.228979	-0.120784
-3.551339	-0.324218	-0.142674
-3.299457	-0.415553	-0.163532
-3.036975	-0.499820	-0.182680
-2.766278	-0.577891	-0.200318
-2.484931	-0.647722	-0.216017
-2.194352	-0.709604	-0.229854
-1.893266	-0.762197	-0.241554
-1.582686	-0.805550	-0.251143
-1.262120	-0.838806	-0.258454
-0.932479	-0.861967	-0.263502
-0.593837	-0.874539	-0.266199
-0.247167	-0.876581	-0.266575
0.107010	-0.867900	-0.264605
0.467808	-0.847219	-0.260030
0.832531	-0.814417	-0.252838
1.198799	-0.773817	-0.243981
1.570761	-0.721755	-0.232679
1.941622	-0.662142	-0.219774
2.314471	-0.592845	-0.204830
2.684125	-0.516689	-0.188448
3.051864	-0.432727	-0.170442
3.413712	-0.343148	-0.151272
3.769829	-0.247730	-0.130900
4.116958	-0.148320	-0.109708
4.454641	-0.045119	-0.087738
4.780081	0.060228	-0.065324
5.096409	0.170397	-0.041852
5.398038	0.282098	-0.018008
5.684533	0.394652	0.006040
5.956569	0.508677	0.030437
6.216311	0.625727	0.055758
6.454926	0.740126	0.080956
6.676547	0.854176	0.106462
6.875807	0.964515	0.131557
7.054511	1.071968	0.156383
7.202894	1.168643	0.180052
7.350686	1.277793	0.206411
7.460612	1.373925	0.230013
7.547685	1.462728	0.252359
7.605213	1.541212	0.272646
7.636350	1.610807	0.291095
7.639183	1.670279	0.307400
7.614537	1.719692	0.321553
7.562042	1.758474	0.333419
7.482218	1.786478	0.342952
7.375390	1.803443	0.350085
7.242139	1.809190	0.354766
7.083493	1.803819	0.357006
6.900328	1.787287	0.356781
6.693902	1.759731	0.354105
6.465535	1.721295	0.348994
6.216796	1.672230	0.341485
5.949393	1.612832	0.331624
5.665237	1.543482	0.319474
5.366401	1.464620	0.305109
5.055148	1.376772	0.288620
4.733903	1.280544	0.270111
4.405270	1.176641	0.249711
4.071999	1.065882	0.227565
3.736955	0.949210	0.203853
3.400391	0.825350	0.178618
3.059921	0.689862	0.152036
2.734035	0.556243	0.125660
2.407693	0.422001	0.099082
2.087157	0.283049	0.071399
1.777893	0.149430	0.044891
1.469420	0.017628	0.018812
1.168420	-0.108838	-0.006113
0.860817	-0.239639	-0.031941
0.563662	-0.363895	-0.056404
0.271311	-0.484571	-0.080131
-0.009321	-0.597731	-0.102335
-0.281145	-0.705229	-0.123413
-0.541149	-0.803477	-0.142571
-0.790979	-0.895662	-0.160552
-1.025003	-0.978073	-0.176577
-1.246805	-1.053129	-0.191155
-1.452419	-1.118608	-0.203821
-1.643973	-1.175970	-0.214878
-1.819174	-1.224045	-0.224077
-1.979245	-1.263758	-0.231606
-2.122982	-1.294606	-0.237352
-2.251153	-1.317253	-0.241449
-2.363245	-1.331611	-0.243868
-2.459840	-1.338234	-0.244720
-2.540868	-1.337292	-0.244032
-2.606859	-1.329296	-0.241905
-2.658029	-1.314569	-0.238401
-2.694934	-1.293607	-0.233623
-2.717981	-1.266811	-0.227651
-2.727732	-1.234654	-0.220585
-2.725572	-1.198327	-0.212572
-2.715615	-1.161280	-0.204289
-2.694583	-1.121487	-0.195382
-2.659866	-1.076088	-0.185438
-2.615350	-1.027411	-0.174978
-2.558995	-0.974197	-0.163729
-2.493490	-0.917967	-0.152015
-2.418263	-0.858397	-0.139763
-2.334721	-0.796189	-0.127112
-2.243245	-0.731531	-0.114096
-2.144914	-0.664998	-0.100827
-2.040338	-0.596886	-0.087358
-1.930521	-0.527722	-0.073791
-1.816209	-0.457882	-0.060196
-1.698166	-0.387715	-0.046637
-1.577280	-0.317669	-0.033196
-1.454287	-0.248088	-0.019938
-1.330024	-0.179379	-0.006938
-1.205208	-0.111871	0.005745
-1.080486	-0.045850	0.018041
-0.956783	0.018220	0.029865
-0.834500	0.080225	0.041233
-0.714307	0.139883	0.052104
-0.597644	0.196331	0.062271
-0.484244	0.249841	0.071811
-0.375406	0.299715	0.080583
-0.270987	0.346118	0.088633
-0.171942	0.388565	0.095865
-0.078239	0.427147	0.102309
0.009465	0.461554	0.107906
0.091164	0.491788	0.112661
0.166471	0.517266	0.116441
0.236121	0.539033	0.119495
0.298538	0.556108	0.121613
0.355053	0.569397	0.122993
0.404525	0.578312	0.123515
0.447924	0.583508	0.123318
0.484630	0.584710	0.122347
0.515347	0.582413	0.120707
0.539827	0.576552	0.118385
0.558623	0.567529	0.115467
0.571749	0.555424	0.111944
0.580843	0.541387	0.108116
0.584947	0.524693	0.103840
0.584227	0.504899	0.098902
0.580252	0.483810	0.093719
0.569533	0.458769	0.087910
0.561318	0.436611	0.082626
0.542596	0.408371	0.076152
0.526174	0.381938	0.070139
0.501218	0.350704	0.063186
0.478148	0.321079	0.056634
0.448498	0.287952	0.049398
0.420291	0.256197	0.042510
0.387030	0.221857	0.035129
0.355259	0.188957	0.028104
0.319854	0.154400	0.020776
0.286022	0.121367	0.013818
0.249712	0.087397	0.006706
0.215214	0.055121	-0.000005
0.179208	0.022514	-0.006746
0.144527	-0.008723	-0.013178
0.109726	-0.039477	-0.019462
0.076106	-0.069054	-0.025452
0.044126	-0.096956	-0.031057
0.013571	-0.123362	-0.036314
-0.014824	-0.147799	-0.041129
-0.041335	-0.170452	-0.045542
-0.065298	-0.190891	-0.049466
-0.087007	-0.209272	-0.052937
-0.105959	-0.225294	-0.055894
-0.122373	-0.239088	-0.058369
-0.135894	-0.250444	-0.060320
-0.146720	-0.259487	-0.061776
-0.154613	-0.266085	-0.062713
-0.159772	-0.270368	-0.063162
-0.162059	-0.272269	-0.063111
-0.161682	-0.271931	-0.062593
-0.158585	-0.269342	-0.061608
-0.152995	-0.264658	-0.060191
-0.144925	-0.257913	-0.058352
-0.134615	-0.249277	-0.056127
-0.122134	-0.238819	-0.053534
-0.107738	-0.226722	-0.050611
-0.091538	-0.213080	-0.047380
-0.073800	-0.198084	-0.043882
-0.054665	-0.181848	-0.040142
-0.034404	-0.164566	-0.036200
-0.013197	-0.146379	-0.032084
0.008415	-0.127717	-0.027834
0.029891	-0.109002	-0.023599
0.052768	-0.089038	-0.019102
0.074633	-0.069462	-0.014694
0.097614	-0.048957	-0.010101
0.119295	-0.029010	-0.005643
0.141575	-0.008490	-0.001078
0.162258	0.011239	0.003301
0.184037	0.031935	0.007877
0.203437	0.051396	0.012169
0.222762	0.070888	0.016451
0.239719	0.089029	0.020429
0.255926	0.106734	0.024297
0.269664	0.122947	0.027832
0.282139	0.138389	0.031187
0.291884	0.151937	0.034122
0.300395	0.164681	0.036873
0.305810	0.175424	0.039185
0.309709	0.185102	0.041258
0.310563	0.192779	0.042893
0.309649	0.199193	0.044250
0.305810	0.203639	0.045180
0.300069	0.206709	0.045809
0.291567	0.207876	0.046026
0.281147	0.207634	0.045938
0.268168	0.205585	0.045460
0.253359	0.202158	0.044685
0.236247	0.197060	0.043551
0.217473	0.190671	0.042140
0.196697	0.182782	0.040408
0.174496	0.173735	0.038428
0.150632	0.163385	0.036170
0.125637	0.152049	0.033703
0.099347	0.139628	0.031005
0.072258	0.126420	0.028141
0.044263	0.112357	0.025096
0.015827	0.097723	0.021931
-0.013121	0.082470	0.018637
-0.042125	0.066893	0.015276
-0.071478	0.050742	0.011805
-0.100076	0.034779	0.008386
-0.129226	0.018078	0.004817
-0.157128	0.001766	0.001338
-0.185170	-0.015008	-0.002235
-0.212423	-0.031823	-0.005807
-0.238699	-0.048409	-0.009332
-0.263792	-0.064644	-0.012780
-0.287517	-0.080399	-0.016123
-0.309732	-0.095580	-0.019342
-0.330254	-0.110060	-0.022412
-0.348995	-0.123782	-0.025318
-0.365726	-0.136577	-0.028028
-0.380436	-0.148424	-0.030538
-0.392916	-0.159177	-0.032817
-0.403184	-0.168830	-0.034864
-0.411064	-0.177255	-0.036654
-0.416601	-0.184458	-0.038188
-0.419661	-0.190339	-0.039445
-0.420313	-0.194918	-0.040430
-0.418466	-0.198119	-0.041128
-0.414217	-0.199982	-0.041547
-0.407512	-0.200451	-0.041677
-0.398478	-0.199586	-0.041529
-0.387097	-0.197355	-0.041098
-0.373524	-0.193833	-0.040399
-0.357773	-0.189011	-0.039430
-0.340027	-0.182998	-0.038215
-0.320252	-0.175675	-0.036728
-0.298880	-0.167326	-0.035029
-0.275753	-0.157916	-0.033110
-0.251166	-0.147580	-0.030999
-0.225186	-0.136357	-0.028705
-0.198040	-0.124371	-0.026253
-0.169839	-0.111675	-0.023655
-0.140810	-0.098396	-0.020936
-0.111073	-0.084595	-0.018110
-0.080850	-0.070388	-0.015201
-0.050389	-0.055946	-0.012230
-0.019742	-0.041254	-0.009220
0.010937	-0.026379	-0.006165
0.041353	-0.011529	-0.003115
0.071516	0.003306	-0.000068
0.101231	0.018097	0.002968
0.130656	0.032996	0.006031
0.158741	0.047271	0.008963
0.186365	0.061515	0.011891
0.212249	0.074921	0.014645
0.237394	0.088126	0.017362
0.260485	0.100314	0.019868
0.282561	0.112138	0.022302
0.302336	0.122799	0.024496
0.320852	0.132947	0.026588
0.336880	0.141819	0.028416
0.351450	0.150054	0.030117
0.363402	0.156934	0.031538
0.373748	0.163083	0.032811
0.381409	0.167830	0.033795
0.387370	0.171781	0.034618
0.390639	0.174320	0.035149
0.392170	0.176031	0.035511
0.391059	0.176350	0.035585
0.388231	0.175841	0.035491
0.382863	0.173992	0.035119
0.375853	0.171347	0.034585
0.366455	0.167438	0.033789
0.355539	0.162793	0.032842
0.342430	0.156986	0.031654
0.327972	0.150527	0.030334
0.311551	0.143027	0.028797
0.293989	0.134981	0.027150
0.274723	0.126028	0.025314
0.254553	0.116651	0.023393
0.232957	0.106512	0.021315
0.210606	0.095982	0.019170
0.187466	0.085117	0.016939
0.163547	0.073813	0.014638
0.139059	0.062197	0.012274
0.114158	0.050374	0.009868
0.088915	0.038330	0.007420
0.063639	0.026304	0.004982
0.038222	0.014201	0.002528
0.013102	0.002285	0.000115
-0.011900	-0.009575	-0.002285
-0.036583	-0.021280	-0.004651
-0.060602	-0.032583	-0.006931
-0.084120	-0.043641	-0.009159
-0.106625	-0.054131	-0.011269
-0.128433	-0.064273	-0.013305
-0.148968	-0.073714	-0.015197
-0.168616	-0.082716	-0.016997
-0.186768	-0.090903	-0.018628
-0.203874	-0.098575	-0.020153
-0.219298	-0.105341	-0.021491
-0.233556	-0.111537	-0.022712
-0.245983	-0.116755	-0.023732
-0.257164	-0.121373	-0.024630
-0.266406	-0.124963	-0.025316
-0.274364	-0.127945	-0.025880
-0.280316	-0.129870	-0.026227
-0.284988	-0.131204	-0.026455
-0.287627	-0.131474	-0.026465
-0.289034	-0.131191	-0.026365
-0.288417	-0.129858	-0.026052
-0.286654	-0.128031	-0.025640
-0.282912	-0.125185	-0.025021
-0.278150	-0.121923	-0.024321
-0.271484	-0.117688	-0.023424
-0.263957	-0.113134	-0.022466
-0.254627	-0.107664	-0.021323
-0.244625	-0.101988	-0.020143
-0.232952	-0.095471	-0.018792
-0.220935	-0.088975	-0.017441
-0.207202	-0.081578	-0.015913
-0.193468	-0.074373	-0.014435
-0.178050	-0.066278	-0.012773
-0.162955	-0.058556	-0.011196
-0.146263	-0.049979	-0.009443
-0.130219	-0.041960	-0.007812
-0.112658	-0.033113	-0.006011
-0.096087	-0.025015	-0.004372
-0.078067	-0.016111	-0.002567
-0.061392	-0.008156	-0.000964
-0.043309	0.000604	0.000805
-0.026905	0.008229	0.002334
-0.009032	0.016749	0.004045
0.006649	0.023823	0.005454
0.023818	0.031781	0.007046
0.038461	0.038089	0.008291
0.054640	0.045342	0.009734
0.067928	0.050748	0.010790
0.082814	0.057161	0.012058
0.094474	0.061544	0.012900
0.107828	0.067020	0.013974
0.117633	0.070287	0.014585
0.129274	0.074764	0.015452
0.137047	0.076855	0.015820
0.146848	0.080302	0.016476
0.152468	0.081190	0.016595
0.160359	0.083610	0.017041
0.163756	0.083296	0.016913
0.169721	0.084724	0.017157
0.170876	0.083237	0.016790
0.174955	0.083735	0.016846
0.173897	0.081130	0.016249
0.176179	0.080788	0.016136
0.172978	0.077138	0.015328
0.173601	0.076068	0.015070
0.168334	0.071436	0.014066
0.167581	0.069859	0.013704
0.160327	0.064326	0.012519
0.158395	0.062355	0.012083
0.149264	0.055971	0.010736
0.146448	0.053791	0.010270
0.135532	0.046614	0.008766
0.132175	0.044435	0.008309
0.119605	0.036541	0.006666
0.116065	0.034581	0.006263
0.101952	0.026026	0.004492
0.098619	0.024518	0.004191
0.083065	0.015347	0.002301
0.080361	0.014540	0.002153
0.063420	0.004763	0.000146
0.061800	0.004922	0.000204
0.043478	-0.005485	-0.001925
0.043332	-0.004150	-0.001619
0.023736	-0.015141	-0.003861
0.025438	-0.012427	-0.003264
0.004615	-0.024000	-0.005620
0.008569	-0.019674	-0.004684
-0.013533	-0.031897	-0.007170
-0.006875	-0.025684	-0.005839
-0.030461	-0.038738	-0.008493
-0.020537	-0.030306	-0.006700
-0.045946	-0.044441	-0.009576
-0.032160	-0.033455	-0.007251
-0.059807	-0.048958	-0.010409
-0.041545	-0.035050	-0.007479
-0.071987	-0.052327	-0.011003
-0.048504	-0.035056	-0.007377
-0.082483	-0.054626	-0.011377
-0.052904	-0.033466	-0.006947
-0.091370	-0.055980	-0.011557
-0.054654	-0.030298	-0.006193
-0.098797	-0.056559	-0.011580
-0.053715	-0.025604	-0.005125
-0.105010	-0.056600	-0.011495
-0.050008	-0.019393	-0.003749
-0.110303	-0.056339	-0.011357
-0.043512	-0.011716	-0.002073
-0.115024	-0.056051	-0.011226
-0.034259	-0.002653	-0.000111
-0.119521	-0.056001	-0.011159
-0.022256	0.007756	0.002123
-0.123957	-0.056280	-0.011175
-0.007881	0.019225	0.004569
-0.128477	-0.057012	-0.011306
0.008544	0.031525	0.007179
-0.133316	-0.058382	-0.011585
0.026763	0.044480	0.009914
-0.138722	-0.060570	-0.012049
0.046543	0.057935	0.012741
-0.144962	-0.063758	-0.012734
0.067683	0.071763	0.015632
-0.152288	-0.068104	-0.013675
0.089979	0.085837	0.018563
-0.160935	-0.073749	-0.014899
0.113164	0.099975	0.021502
-0.170970	-0.080710	-0.016411
0.136964	0.114027	0.024417
-0.182416	-0.088977	-0.018207
0.161079	0.127830	0.027271
-0.195198	-0.098468	-0.020267
0.185169	0.141196	0.030027
-0.209137	-0.109030	-0.022557
0.208857	0.153926	0.032641
-0.223946	-0.120437	-0.025030
0.231740	0.165805	0.035072
-0.239250	-0.132404	-0.027624
0.253401	0.176624	0.037274
-0.254621	-0.144610	-0.030270
0.273451	0.186195	0.039209
-0.269613	-0.156729	-0.032898
0.291563	0.194368	0.040847
-0.283839	-0.168569	-0.035465
0.307721	0.201222	0.042205
-0.297117	-0.179887	-0.037922
0.321828	0.206736	0.043280
-0.309128	-0.190404	-0.040208
0.333804	0.210969	0.044085
-0.319664	-0.199926	-0.042283
0.343673	0.213974	0.044634
-0.328503	-0.208253	-0.044104
0.351444	0.215795	0.044938
-0.335423	-0.215196	-0.045630
0.357149	0.216505	0.045014
-0.340284	-0.220630	-0.046834
0.360894	0.216222	0.044888
-0.343040	-0.224498	-0.047702
0.362851	0.215096	0.044593
-0.343738	-0.226805	-0.048235
0.363239	0.213298	0.044168
-0.342499	-0.227608	-0.048445
0.362303	0.211007	0.043650
-0.339503	-0.227006	-0.048353
0.360250	0.208351	0.043069
-0.334906	-0.225088	-0.047976
0.357143	0.205353	0.042432
-0.328727	-0.221855	-0.047315
0.353034	0.202059	0.041746
-0.321085	-0.217391	-0.046389
0.348023	0.198537	0.041023
-0.312171	-0.211828	-0.045223
0.342211	0.194840	0.040273
-0.302193	-0.205309	-0.043851
0.335689	0.191010	0.039505
-0.291375	-0.197992	-0.042304
0.328532	0.187074	0.038723
-0.279946	-0.190042	-0.040618
0.320791	0.183039	0.037926
-0.268123	-0.181619	-0.038827
0.312509	0.178907	0.037114
-0.256124	-0.172886	-0.036967
0.303723	0.174671	0.036284
-0.244164	-0.164006	-0.035072
0.294452	0.170310	0.035430
-0.232424	-0.155121	-0.033173
0.284717	0.165809	0.034547
-0.221087	-0.146377	-0.031301
0.274536	0.161144	0.033630
-0.210298	-0.137888	-0.029480
0.263923	0.156316	0.032677
-0.200225	-0.129790	-0.027741
0.252932	0.151307	0.031683
-0.190964	-0.122169	-0.026101
0.241568	0.146082	0.030641
-0.182555	-0.115075	-0.024571
0.229818	0.140599	0.029541
-0.175156	-0.108675	-0.023183
0.217920	0.134998	0.028409
-0.169025	-0.103174	-0.021980
0.206200	0.129463	0.027285
-0.164304	-0.098681	-0.020987
0.194887	0.124115	0.026194
-0.161055	-0.095206	-0.020210
0.184071	0.118975	0.025140
-0.159192	-0.092705	-0.019640
0.173799	0.114052	0.024127
-0.158597	-0.091120	-0.019265
0.164125	0.109364	0.023157
-0.159135	-0.090381	-0.019070
0.155112	0.104935	0.022237
-0.160674	-0.090417	-0.019042
0.146841	0.100807	0.021375
-0.163069	-0.091147	-0.019164
0.139393	0.097019	0.020581
-0.166165	-0.092481	-0.019416
0.132843	0.093612	0.019863
-0.169816	-0.094338	-0.019780
0.127284	0.090643	0.019234
-0.173870	-0.096621	-0.020239
0.122782	0.088148	0.018701
-0.178194	-0.099250	-0.020772
0.119425	0.086186	0.018277
-0.182656	-0.102137	-0.021364
0.117271	0.084796	0.017971
-0.187135	-0.105203	-0.021997
0.116371	0.084017	0.017792
-0.191531	-0.108378	-0.022656
0.116774	0.083887	0.017747
-0.195756	-0.111597	-0.023328
0.118500	0.084430	0.017842
-0.199735	-0.114799	-0.024000
0.121549	0.085659	0.018080
-0.203404	-0.117930	-0.024662
0.125889	0.087568	0.018459
-0.206706	-0.120938	-0.025301
0.131469	0.090141	0.018978
-0.209601	-0.123781	-0.025910
0.138215	0.093349	0.019629
-0.212072	-0.126429	-0.026482
0.146014	0.097134	0.020403
-0.214088	-0.128864	-0.027013
0.154715	0.101412	0.021280
-0.215592	-0.131010	-0.027488
0.164132	0.106089	0.022243
-0.216553	-0.132828	-0.027897
0.174075	0.111073	0.023270
-0.216970	-0.134299	-0.028236
0.184360	0.116267	0.024343
-0.216863	-0.135412	-0.028503
0.194796	0.121593	0.025443
-0.216301	-0.136192	-0.028703
0.205208	0.126940	0.026548
-0.215317	-0.136639	-0.028834
0.215380	0.132188	0.027634
-0.213940	-0.136755	-0.028897
0.225097	0.137221	0.028676
-0.212212	-0.136557	-0.028894
0.234164	0.141931	0.029652
-0.210190	-0.136068	-0.028829
0.242404	0.146223	0.030541
-0.207941	-0.135323	-0.028708
0.249668	0.150013	0.031326
-0.205542	-0.134365	-0.028541
0.255835	0.153239	0.031995
-0.203080	-0.133245	-0.028337
0.260814	0.155847	0.032536
-0.200640	-0.132011	-0.028105
0.264540	0.157804	0.032942
-0.198308	-0.130718	-0.027857
0.266981	0.159092	0.033209
-0.196162	-0.129417	-0.027602
0.268127	0.159703	0.033337
-0.194299	-0.128179	-0.027355
0.268037	0.159676	0.033333
-0.192868	-0.127112	-0.027138
0.266865	0.159106	0.033215
-0.191981	-0.126284	-0.026965
0.264728	0.158057	0.032999
-0.191700	-0.125735	-0.026846
0.261738	0.156588	0.032696
-0.192052	-0.125490	-0.026785
0.258004	0.154760	0.032320
-0.193039	-0.125556	-0.026786
0.253643	0.152633	0.031882
-0.194641	-0.125930	-0.026847
0.248777	0.150276	0.031397
-0.196828	-0.126603	-0.026969
0.243539	0.147765	0.030881
-0.199565	-0.127565	-0.027148
0.238068	0.145164	0.030347
-0.202780	-0.128780	-0.027378
0.232481	0.142530	0.029808
-0.206381	-0.130202	-0.027650
0.226884	0.139915	0.029273
-0.210270	-0.131787	-0.027955
0.221390	0.137374	0.028755
-0.214345	-0.133482	-0.028283
0.216097	0.134954	0.028262
-0.218495	-0.135230	-0.028622
0.211086	0.132691	0.027803
-0.222609	-0.136978	-0.028961
0.206441	0.130624	0.027385
-0.226578	-0.138668	-0.029289
0.202225	0.128782	0.027013
-0.230315	-0.140272	-0.029600
0.198533	0.127216	0.026699
-0.233758	-0.141750	-0.029887
0.195420	0.125946	0.026447
-0.236836	-0.143066	-0.030142
0.192922	0.124984	0.026258
-0.239474	-0.144180	-0.030357
0.191052	0.124329	0.026133
-0.241611	-0.145061	-0.030526
0.189805	0.123972	0.026069
-0.243197	-0.145684	-0.030645
0.189170	0.123901	0.026063
-0.244200	-0.146032	-0.030709
0.189120	0.124097	0.026112
-0.244601	-0.146098	-0.030717
0.189603	0.124522	0.026207
-0.244377	-0.145867	-0.030666
0.190545	0.125128	0.026339
-0.243506	-0.145323	-0.030554
0.191871	0.125875	0.026498
-0.241998	-0.144473	-0.030380
0.193516	0.126725	0.026676
-0.239887	-0.143334	-0.030149
0.195413	0.127646	0.026868
-0.237224	-0.141935	-0.029866
0.197501	0.128605	0.027065
-0.234083	-0.140326	-0.029542
0.199741	0.129587	0.027265
-0.230555	-0.138549	-0.029184
0.202074	0.130563	0.027462
-0.226723	-0.136644	-0.028801
0.204436	0.131501	0.027649
-0.222666	-0.134651	-0.028402
0.206765	0.132373	0.027821
-0.218468	-0.132613	-0.027994
0.208998	0.133150	0.027971
-0.214207	-0.130569	-0.027585
0.211077	0.133807	0.028096
-0.209973	-0.128567	-0.027185
0.212969	0.134336	0.028192
-0.205888	-0.126679	-0.026807
0.214690	0.134759	0.028266
-0.202059	-0.124956	-0.026464
0.216235	0.135082	0.028319
-0.198570	-0.123440	-0.026162
0.217598	0.135314	0.028352
-0.195486	-0.122151	-0.025907
0.218757	0.135447	0.028365
-0.192845	-0.121096	-0.025700
0.219681	0.135476	0.028357
-0.190669	-0.120290	-0.025542
0.220366	0.135402	0.028328
-0.188976	-0.119734	-0.025436
0.220805	0.135229	0.028279
-0.187774	-0.119428	-0.025379
0.221004	0.134965	0.028212
-0.187063	-0.119366	-0.025372
0.220972	0.134623	0.028131
-0.186834	-0.119538	-0.025411
0.220729	0.134218	0.028038
-0.187073	-0.119931	-0.025495
0.220296	0.133767	0.027937
-0.187753	-0.120529	-0.025619
0.219700	0.133286	0.027832
-0.188845	-0.121311	-0.025780
0.218972	0.132795	0.027727
-0.190313	-0.122255	-0.025974
0.218144	0.132312	0.027626
-0.192111	-0.123334	-0.026193
0.217245	0.131853	0.027531
-0.194190	-0.124519	-0.026434
0.216303	0.131430	0.027446
-0.196498	-0.125786	-0.026690
0.215353	0.131063	0.027374
-0.198986	-0.127102	-0.026956
0.214421	0.130767	0.027319
-0.201608	-0.128449	-0.027227
0.213543	0.130553	0.027283
-0.204313	-0.129799	-0.027499
0.212740	0.130427	0.027266
-0.207044	-0.131122	-0.027765
0.212023	0.130387	0.027269
-0.209745	-0.132393	-0.028019
0.211401	0.130432	0.027290
-0.212364	-0.133584	-0.028258
0.210878	0.130555	0.027328
-0.214850	-0.134673	-0.028475
0.210452	0.130748	0.027381
-0.217158	-0.135640	-0.028667
0.210120	0.131000	0.027447
-0.219247	-0.136466	-0.028831
0.209871	0.131296	0.027522
-0.221082	-0.137140	-0.028963
0.209693	0.131622	0.027602
-0.222635	-0.137650	-0.029062
0.209572	0.131962	0.027685
-0.223883	-0.137990	-0.029127
0.209490	0.132298	0.027767
-0.224809	-0.138156	-0.029157
0.209424	0.132609	0.027842
-0.225398	-0.138144	-0.029150
0.209357	0.132884	0.027908
-0.225654	-0.137963	-0.029109
0.209281	0.133112	0.027963
-0.225590	-0.137627	-0.029037
0.209187	0.133286	0.028006
-0.225223	-0.137148	-0.028936
0.209068	0.133398	0.028034
-0.224580	-0.136549	-0.028811
0.208922	0.133444	0.028046
-0.223700	-0.135857	-0.028667
0.208761	0.133433	0.028045
-0.222630	-0.135102	-0.028511
0.208597	0.133372	0.028033
-0.221412	-0.134310	-0.028348
0.208442	0.133268	0.028009
-0.220088	-0.133506	-0.028183
0.208304	0.133129	0.027977
-0.218699	-0.132713	-0.028021
0.208193	0.132963	0.027938
-0.217284	-0.131952	-0.027866
0.208117	0.132777	0.027894
-0.215876	-0.131240	-0.027722
0.208081	0.132580	0.027846
-0.214506	-0.130591	-0.027591
0.208091	0.132378	0.027796
-0.213203	-0.130020	-0.027477
0.208154	0.132181	0.027747
-0.211988	-0.129534	-0.027380
0.208274	0.131994	0.027699
-0.210880	-0.129138	-0.027303
0.208452	0.131825	0.027655
-0.209894	-0.128837	-0.027246
0.208689	0.131680	0.027615
-0.209039	-0.128630	-0.027208
0.208987	0.131565	0.027582
-0.208322	-0.128515	-0.027190
0.209345	0.131483	0.027556
-0.207746	-0.128490	-0.027189
0.209761	0.131440	0.027539
-0.207311	-0.128547	-0.027206
0.210233	0.131439	0.027530
-0.207015	-0.128681	-0.027239
0.210759	0.131483	0.027532
-0.206853	-0.128885	-0.027286
0.211335	0.131575	0.027545
-0.206820	-0.129149	-0.027345
0.211955	0.131714	0.027568
-0.206900	-0.129454	-0.027412
0.212597	0.131888	0.027600
-0.207065	-0.129782	-0.027484
0.213239	0.132086	0.027637
-0.207296	-0.130120	-0.027557
0.213868	0.132305	0.027680
-0.207580	-0.130459	-0.027630
0.214477	0.132541	0.027728
-0.207904	-0.130789	-0.027700
0.215054	0.132789	0.027779
-0.208257	-0.131102	-0.027767
0.215589	0.133044	0.027832
-0.208627	-0.131392	-0.027828
0.216076	0.133300	0.027887
-0.209009	-0.131655	-0.027883
0.216507	0.133554	0.027942
-0.209393	-0.131886	-0.027930
0.216873	0.133798	0.027996
-0.209771	-0.132081	-0.027970
0.217166	0.134026	0.028047
-0.210136	-0.132237	-0.028002
0.217378	0.134232	0.028094
-0.210483	-0.132353	-0.028024
0.217503	0.134409	0.028136
-0.210807	-0.132430	-0.028038
0.217537	0.134553	0.028171
-0.211106	-0.132468	-0.028044
0.217477	0.134657	0.028198
-0.211377	-0.132470	-0.028042
0.217320	0.134720	0.028216
-0.211620	-0.132439	-0.028032
0.217069	0.134737	0.028225
-0.211837	-0.132378	-0.028017
0.216726	0.134708	0.028225
-0.212027	-0.132292	-0.027996
0.216295	0.134632	0.028214
-0.212194	-0.132186	-0.027970
0.215783	0.134510	0.028193
-0.212340	-0.132066	-0.027942
0.215200	0.134344	0.028164
-0.212469	-0.131937	-0.027911
0.214557	0.134139	0.028125
-0.212585	-0.131806	-0.027880
0.213866	0.133898	0.028079
-0.212691	-0.131676	-0.027850
0.213138	0.133628	0.028026
-0.212789	-0.131552	-0.027821
0.212388	0.133332	0.027967
-0.212880	-0.131438	-0.027793
0.211629	0.133017	0.027904
-0.212966	-0.131336	-0.027769
0.210876	0.132692	0.027838
-0.213049	-0.131251	-0.027748
0.210143	0.132363	0.027770
-0.213128	-0.131181	-0.027731
0.209442	0.132035	0.027702
-0.213201	-0.131128	-0.027718
0.208786	0.131717	0.027636
-0.213267	-0.131092	-0.027708
0.208188	0.131415	0.027573
-0.213328	-0.131075	-0.027703
0.207662	0.131139	0.027515
-0.213384	-0.131076	-0.027702
0.207219	0.130895	0.027463
-0.213433	-0.131094	-0.027705
0.206867	0.130686	0.027418
-0.213473	-0.131128	-0.027711
0.206612	0.130519	0.027381
-0.213501	-0.131175	-0.027721
0.206457	0.130396	0.027354
-0.213514	-0.131231	-0.027733
0.206406	0.130318	0.027335
-0.213509	-0.131293	-0.027746
0.206457	0.130287	0.027326
-0.213484	-0.131358	-0.027761
0.206608	0.130303	0.027327
-0.213436	-0.131424	-0.027776
0.206855	0.130365	0.027338
-0.213364	-0.131488	-0.027791
0.207194	0.130473	0.027357
-0.213268	-0.131547	-0.027806
0.207616	0.130622	0.027386
-0.213147	-0.131598	-0.027819
0.208113	0.130810	0.027423
-0.213001	-0.131639	-0.027830
0.208672	0.131031	0.027466
-0.212831	-0.131669	-0.027839
0.209284	0.131281	0.027516
-0.212639	-0.131687	-0.027846
0.209934	0.131553	0.027570
-0.212427	-0.131692	-0.027850
0.210611	0.131843	0.027629
-0.212199	-0.131684	-0.027851
0.211301	0.132144	0.027690
-0.211959	-0.131664	-0.027850
0.211991	0.132449	0.027752
-0.211712	-0.131633	-0.027847
0.212670	0.132754	0.027814
-0.211464	-0.131593	-0.027841
0.213326	0.133053	0.027875
-0.211220	-0.131545	-0.027834
0.213942	0.133337	0.027933
-0.210980	-0.131486	-0.027824
0.214505	0.133598	0.027986
-0.210746	-0.131418	-0.027813
0.215001	0.133829	0.028034
-0.210523	-0.131344	-0.027799
0.215424	0.134028	0.028075
-0.210316	-0.131266	-0.027785
0.215766	0.134190	0.028109
-0.210131	-0.131187	-0.027770
0.216026	0.134315	0.028135
-0.209974	-0.131112	-0.027755
0.216200	0.134401	0.028153
-0.209849	-0.131043	-0.027742
0.216290	0.134449	0.028163
-0.209762	-0.130984	-0.027730
0.216297	0.134459	0.028166
-0.209715	-0.130937	-0.027720
0.216225	0.134434	0.028161
-0.209712	-0.130904	-0.027713
0.216078	0.134375	0.028150
-0.209754	-0.130888	-0.027708
0.215863	0.134285	0.028132
-0.209842	-0.130890	-0.027708
0.215586	0.134168	0.028109
-0.209974	-0.130909	-0.027711
0.215257	0.134028	0.028081
-0.210150	-0.130948	-0.027717
0.214884	0.133870	0.028049
-0.210365	-0.131003	-0.027727
0.214476	0.133696	0.028014
-0.210616	-0.131076	-0.027740
0.214042	0.133512	0.027977
-0.210898	-0.131163	-0.027756
0.213592	0.133322	0.027939
-0.211204	-0.131262	-0.027774
0.213135	0.133130	0.027901
-0.211529	-0.131372	-0.027795
