## Supplementary material for "Visualising joint force-velocity properties in musculoskeletal models": Code&Data: A03_FB_P02_f1_ctrqOutput.csv

-21.576120	-8.058467	-1.284367
-12.414849	-3.053093	-0.361018
-18.212005	-7.369795	-1.234587
-14.460573	-4.133027	-0.584300
-17.955239	-6.725696	-1.091458
-15.887091	-4.888849	-0.719819
-17.923319	-6.356502	-1.009315
-16.834182	-5.334211	-0.797637
-17.984502	-6.136613	-0.960121
-17.397900	-5.545535	-0.833278
-18.027406	-5.969598	-0.921493
-17.665262	-5.596224	-0.841532
-17.964012	-5.787645	-0.882060
-17.688224	-5.524569	-0.826740
-17.760537	-5.570741	-0.837962
-17.492046	-5.355978	-0.794355
-17.399221	-5.308953	-0.787277
-17.093725	-5.110314	-0.748727
-16.868480	-5.001784	-0.730229
-16.503633	-4.801834	-0.693053
-16.166542	-4.651128	-0.667337
-15.729670	-4.443484	-0.630347
-15.292941	-4.263481	-0.600254
-14.778698	-4.046348	-0.563163
-14.249726	-3.845462	-0.530564
-13.656780	-3.619697	-0.493613
-13.041241	-3.404224	-0.459887
-12.370674	-3.171832	-0.423515
-11.676553	-2.941561	-0.388977
-10.939288	-2.710277	-0.354109
-10.155523	-2.480753	-0.321704
-9.338396	-2.239763	-0.287182
-8.501139	-2.006591	-0.255170
-7.616675	-1.770618	-0.223847
-6.711210	-1.528436	-0.191824
-5.776771	-1.304588	-0.164223
-4.805772	-1.055572	-0.131689
-3.834265	-0.836410	-0.106932
-2.807490	-0.589927	-0.076443
-1.799625	-0.369329	-0.051799
-0.748348	-0.131775	-0.022901
0.300741	0.082759	-0.001057
1.378221	0.329111	0.028922
2.382856	0.582503	0.061372
3.412225	0.784678	0.081136
4.490781	1.070138	0.119430
5.454847	1.254779	0.138055
6.544544	1.541762	0.176642
7.779668	3.421783	0.643981
6.967699	3.248695	0.633349
8.869529	5.089804	1.062482
7.866568	4.738997	1.015418
9.827830	6.420765	1.399096
8.766087	5.977945	1.328035
10.829156	7.502760	1.667523
9.909467	7.048980	1.587297
11.682579	8.298478	1.861636
10.667038	7.697244	1.743287
10.775695	6.728184	1.475852
11.599387	6.614780	1.414043
11.058088	5.555408	1.150176
11.920345	5.475300	1.093075
11.287827	4.412197	0.831699
12.155642	4.378022	0.786338
11.451858	3.343595	0.534626
12.312624	3.356874	0.502300
11.571549	2.356799	0.260324
12.455659	2.435835	0.245302
11.683951	1.490774	0.016871
12.591339	1.644520	0.021276
11.803473	0.760527	-0.192668
12.669146	0.950094	-0.179979
11.970410	0.195355	-0.359474
12.801424	0.408571	-0.340871
12.228356	-0.199601	-0.484297
13.027792	0.059749	-0.452644
12.555980	-0.404331	-0.560066
13.317211	-0.118100	-0.518344
12.960935	-0.462115	-0.596104
13.727534	-0.098552	-0.532465
13.400842	-0.359872	-0.587433
14.202389	0.077590	-0.502640
13.873357	-0.142274	-0.543604
14.758408	0.397133	-0.431971
14.385533	0.204073	-0.461517
15.333119	0.814205	-0.328743
14.929303	0.638373	-0.349274
15.937006	1.307131	-0.196350
15.441429	1.075451	-0.222562
16.571758	1.788096	-0.048661
15.986044	1.489893	-0.080729
17.237142	2.241054	0.101318
16.514171	1.790882	0.028900
17.994769	2.649431	0.232305
17.142962	2.161581	0.151241
18.732638	3.128594	0.376949
17.671161	2.562942	0.277728
19.403960	3.657834	0.530924
18.047122	2.963609	0.402481
19.994936	4.232248	0.693604
18.208509	3.328767	0.518377
20.485738	4.832915	0.861238
18.106601	3.622107	0.618050
20.871661	5.450120	1.031772
17.692128	3.811628	0.694111
21.154133	6.080893	1.204697
16.897166	3.847351	0.735719
21.360925	6.728386	1.380129
15.661311	3.686126	0.733202
21.552494	7.426896	1.564957
13.875588	3.254605	0.669838
21.829525	8.213859	1.767382
11.462064	2.498449	0.532379
22.292416	9.130099	1.995677
8.346612	1.361548	0.307887
23.095456	10.272202	2.270377
4.400392	-0.220479	-0.020836
24.309025	11.666048	2.598884
-0.278433	-2.193793	-0.446773
24.428487	12.355995	2.756087
-3.763797	-3.417991	-0.712669
22.227029	11.589725	2.596071
-5.124890	-3.434165	-0.707103
18.235893	9.901444	2.236603
-5.379970	-2.840732	-0.557800
13.366303	7.750438	1.778198
-5.282497	-2.105759	-0.373289
8.275081	5.475562	1.291468
-5.254745	-1.473629	-0.210504
3.377272	3.277526	0.820971
-5.513875	-1.094363	-0.104178
-0.959345	1.362606	0.419354
-6.188049	-1.060620	-0.076976
-4.531953	-0.174226	0.110111
-7.255510	-1.376682	-0.126774
-7.321144	-1.336916	-0.114544
-8.761165	-1.926068	-0.226503
-9.457261	-2.187198	-0.274557
-10.404747	-2.556705	-0.345190
-11.186867	-2.865783	-0.401224
-11.950712	-3.167878	-0.458477
-12.625531	-3.433581	-0.508919
-13.255959	-3.686736	-0.556709
-13.826357	-3.910926	-0.599017
-14.333910	-4.109276	-0.634766
-14.760551	-4.273711	-0.666070
-15.126267	-4.414887	-0.694145
-15.450113	-4.543405	-0.716972
-15.676601	-4.624610	-0.732952
-15.855508	-4.692519	-0.746214
-15.952164	-4.727879	-0.754105
-16.018928	-4.748149	-0.756975
-15.993907	-4.734912	-0.756112
-15.925635	-4.702079	-0.750787
-15.781458	-4.644054	-0.741456
-15.607297	-4.572764	-0.729295
-15.382176	-4.482892	-0.711721
-15.096584	-4.370434	-0.692512
-14.767401	-4.240228	-0.669136
-14.388680	-4.092990	-0.642428
-13.959361	-3.927199	-0.614043
-13.495760	-3.742707	-0.581258
-13.001236	-3.550044	-0.546239
-12.470191	-3.342772	-0.509177
-11.897846	-3.119969	-0.469875
-11.312550	-2.890567	-0.428330
-10.699605	-2.649877	-0.385214
-10.057316	-2.398391	-0.340018
-9.417620	-2.144111	-0.294224
-8.746915	-1.878218	-0.246331
-8.081199	-1.611731	-0.198024
-7.408884	-1.340251	-0.148772
-6.724520	-1.062904	-0.098410
-6.060260	-0.790160	-0.048605
-5.390579	-0.513108	0.002098
-4.728737	-0.237549	0.052616
-4.096293	0.029203	0.101626
-3.469371	0.295649	0.150788
-2.870580	0.551032	0.198377
-2.287641	0.802515	0.245462
-1.733138	1.043245	0.290688
-1.203399	1.274616	0.334305
-0.705274	1.492871	0.375559
-0.237511	1.697959	0.414393
0.192727	1.884683	0.449841
0.589731	2.052814	0.481762
0.954997	2.202231	0.509666
1.281698	2.329710	0.533134
1.573596	2.437359	0.552503
1.827814	2.523813	0.567447
2.046774	2.590356	0.578221
2.230448	2.637495	0.584901
2.379967	2.666316	0.587718
2.495392	2.675950	0.586318
2.580307	2.669549	0.581479
2.634196	2.647009	0.573114
2.659895	2.609256	0.561285
2.659789	2.558963	0.546641
2.632319	2.493870	0.528702
2.586387	2.420325	0.508738
2.516870	2.335355	0.486148
2.431014	2.242415	0.461651
2.328220	2.141921	0.435406
2.211118	2.035099	0.407690
2.081378	1.922964	0.378800
1.940768	1.806043	0.348803
1.791109	1.685455	0.318043
1.633479	1.561816	0.286726
1.469181	1.435827	0.255036
1.299570	1.307802	0.223065
1.122501	1.176710	0.190971
0.936218	1.040003	0.158628
0.759259	0.908789	0.127512
0.570078	0.771719	0.095542
0.385872	0.637009	0.064398
0.197512	0.500173	0.033056
0.014557	0.366626	0.002770
-0.167121	0.232975	-0.027362
-0.347884	0.100620	-0.056839
-0.521627	-0.028768	-0.085552
-0.687464	-0.153096	-0.112873
-0.848478	-0.274584	-0.139497
-0.997709	-0.390383	-0.164507
-1.135148	-0.499552	-0.188019
-1.260340	-0.601293	-0.209659
-1.372616	-0.695462	-0.229456
-1.471263	-0.782641	-0.247690
-1.552040	-0.859890	-0.263594
-1.619517	-0.928430	-0.277395
-1.671482	-0.989263	-0.289577
-1.704562	-1.039095	-0.299219
-1.723443	-1.080412	-0.306939
-1.724494	-1.111604	-0.312418
-1.710260	-1.133445	-0.315807
-1.679224	-1.145825	-0.317148
-1.632047	-1.148490	-0.316335
-1.570429	-1.143895	-0.314130
-1.491167	-1.128471	-0.309516
-1.399437	-1.104764	-0.303214
-1.296617	-1.075112	-0.295534
-1.175945	-1.033924	-0.285586
-1.052654	-0.992487	-0.275654
-0.908127	-0.937671	-0.262868
-0.763925	-0.881652	-0.249943
-0.605879	-0.818121	-0.235576
-0.445809	-0.752545	-0.220727
-0.283249	-0.685666	-0.205749
-0.110735	-0.611921	-0.189443
0.061486	-0.536994	-0.173078
0.239520	-0.457050	-0.155771
0.415808	-0.376878	-0.138587
0.595494	-0.293052	-0.120706
0.771101	-0.210392	-0.103212
0.947609	-0.124246	-0.084897
1.115745	-0.042776	-0.067750
1.288623	0.043381	-0.049573
1.449876	0.126016	-0.032002
1.610917	0.210278	-0.014024
1.760995	0.290860	0.003338
1.907467	0.371407	0.020800
2.047381	0.451094	0.038252
2.174376	0.525458	0.054751
2.295317	0.598185	0.071049
2.401988	0.665359	0.086346
2.499245	0.729658	0.101225
2.580915	0.787323	0.114844
2.653497	0.841519	0.127863
2.708652	0.887674	0.139282
2.754075	0.930409	0.150146
2.781840	0.964657	0.159280
2.797555	0.993214	0.167279
2.798258	1.015162	0.173999
2.785270	1.030586	0.179396
2.757821	1.039495	0.183509
2.716125	1.040839	0.186009
2.661668	1.036092	0.187262
2.593638	1.023539	0.186802
2.515762	1.007174	0.185640
2.421786	0.981724	0.182479
2.321146	0.952668	0.178527
2.207331	0.917001	0.173176
2.085136	0.876403	0.166708
1.954428	0.830809	0.159123
1.817058	0.781123	0.150571
1.674980	0.729627	0.141515
1.524733	0.672556	0.131042
1.373617	0.614632	0.120366
1.218128	0.555332	0.109384
1.059125	0.494309	0.098064
0.898806	0.432874	0.086683
0.736154	0.370209	0.075049
0.573892	0.307850	0.063503
0.410876	0.245342	0.051962
0.248916	0.182749	0.040232
0.085952	0.119286	0.028625
-0.073756	0.056926	0.017164
-0.233038	-0.005443	0.005730
-0.390689	-0.067860	-0.005709
-0.547590	-0.130799	-0.017360
-0.698975	-0.191794	-0.028656
-0.846718	-0.251743	-0.039789
-0.987909	-0.309295	-0.050507
-1.123346	-0.364746	-0.060846
-1.251807	-0.417798	-0.070783
-1.372421	-0.467967	-0.080214
-1.484932	-0.514957	-0.089063
-1.588547	-0.558080	-0.097162
-1.684739	-0.599076	-0.104955
-1.768777	-0.634569	-0.111676
-1.846621	-0.668563	-0.118194
-1.909158	-0.694710	-0.123122
-1.969270	-0.722103	-0.128532
-2.007980	-0.737838	-0.131413
-2.050279	-0.758014	-0.135434
-2.067376	-0.765485	-0.136887
-2.087276	-0.775722	-0.138978
-2.086238	-0.776451	-0.139243
-2.082140	-0.776093	-0.139300
-2.063933	-0.769744	-0.138209
-2.038270	-0.760230	-0.136535
-2.001670	-0.745891	-0.133923
-1.957808	-0.728917	-0.130860
-1.904027	-0.708045	-0.127087
-1.841617	-0.682877	-0.122420
-1.773086	-0.655515	-0.117418
-1.695215	-0.623619	-0.111479
-1.613778	-0.590826	-0.105439
-1.522518	-0.553020	-0.098361
-1.429853	-0.515230	-0.091404
-1.331325	-0.475267	-0.084008
-1.227308	-0.432090	-0.075940
-1.121927	-0.388711	-0.067912
-1.011039	-0.342668	-0.059327
-0.899520	-0.296115	-0.050680
-0.785447	-0.248750	-0.041908
-0.669062	-0.199648	-0.032743
-0.553945	-0.151160	-0.023716
-0.437562	-0.102221	-0.014609
-0.322306	-0.053510	-0.005472
-0.208731	-0.005800	0.003444
-0.095800	0.041815	0.012379
0.014881	0.088109	0.021042
0.122875	0.132853	0.029406
0.227171	0.175344	0.037247
0.328850	0.216622	0.044862
0.424591	0.254610	0.051786
0.517987	0.291781	0.058574
0.603213	0.324493	0.064424
0.686507	0.356604	0.070190
0.761119	0.384653	0.075122
0.830639	0.409715	0.079454
0.894989	0.432871	0.083433
0.950866	0.451762	0.086531
1.002725	0.469196	0.089368
1.044533	0.481431	0.091159
1.083830	0.493159	0.092895
1.112649	0.500138	0.093670
1.138124	0.505812	0.094253
1.153478	0.506346	0.093811
1.167449	0.507433	0.093550
1.168872	0.502166	0.091987
1.170303	0.497501	0.090592
1.161088	0.488275	0.088297
1.149385	0.478221	0.085858
1.130204	0.465329	0.082914
1.106004	0.449875	0.079406
1.078187	0.433513	0.075812
1.043569	0.414138	0.071619
1.006200	0.393559	0.067183
0.963803	0.371268	0.062546
0.919403	0.348811	0.057908
0.868970	0.323429	0.052694
0.817711	0.298025	0.047561
0.762702	0.271790	0.042362
0.702508	0.242086	0.036402
0.646565	0.215886	0.031341
0.580163	0.183929	0.025014
0.522482	0.157096	0.019882
0.454254	0.125175	0.013703
0.393830	0.097338	0.008413
0.326567	0.066395	0.002513
0.265164	0.038588	-0.002697
0.199449	0.008822	-0.008295
0.138303	-0.018775	-0.013445
0.076100	-0.046523	-0.018577
0.017255	-0.072354	-0.023283
-0.041842	-0.098482	-0.028067
-0.095274	-0.121271	-0.032104
-0.149648	-0.144395	-0.036203
-0.198084	-0.164338	-0.039634
-0.246760	-0.184505	-0.043127
-0.288924	-0.201258	-0.045903
-0.329745	-0.216913	-0.048445
-0.366496	-0.230644	-0.050622
-0.399300	-0.242126	-0.052333
-0.428726	-0.251739	-0.053663
-0.454598	-0.259596	-0.054652
-0.476319	-0.265280	-0.055203
-0.494691	-0.269238	-0.055412
-0.509285	-0.271377	-0.055272
-0.519926	-0.271452	-0.054715
-0.527844	-0.270369	-0.053955
-0.531427	-0.267264	-0.052792
-0.532251	-0.262699	-0.051399
-0.530051	-0.256963	-0.049785
-0.523837	-0.249153	-0.047758
-0.516293	-0.241055	-0.045705
-0.504009	-0.230662	-0.043184
-0.491332	-0.220378	-0.040711
-0.474279	-0.208023	-0.037815
-0.457946	-0.196566	-0.035122
-0.435811	-0.182148	-0.031829
-0.415858	-0.169244	-0.028900
-0.390179	-0.153665	-0.025421
-0.366347	-0.139130	-0.022220
-0.338979	-0.123287	-0.018774
-0.311711	-0.107582	-0.015382
-0.283187	-0.091625	-0.011989
-0.253724	-0.075303	-0.008541
-0.224473	-0.059378	-0.005212
-0.194410	-0.043301	-0.001887
-0.165081	-0.027965	0.001243
-0.134266	-0.011852	0.004539
-0.106178	0.002498	0.007394
-0.076103	0.017652	0.010418
-0.049057	0.031041	0.013030
-0.021131	0.044548	0.015639
0.005069	0.057322	0.018080
0.028810	0.068180	0.020078
0.054196	0.080122	0.022313
0.073306	0.088195	0.023680
0.096926	0.098739	0.025584
0.112182	0.104658	0.026477
0.132198	0.112890	0.027862
0.144030	0.116645	0.028274
0.160560	0.122834	0.029216
0.168947	0.124721	0.029238
0.181056	0.128340	0.029625
0.186200	0.128252	0.029222
0.194464	0.129748	0.029166
0.195942	0.127570	0.028323
0.201188	0.127508	0.027956
0.198606	0.123148	0.026668
0.201070	0.121531	0.025989
0.194899	0.115250	0.024309
0.194993	0.112404	0.023388
0.185986	0.104772	0.021467
0.183387	0.100559	0.020302
0.172434	0.092077	0.018215
0.167603	0.086876	0.016855
0.154316	0.077209	0.014550
0.148242	0.071522	0.013119
0.133008	0.061059	0.010677
0.125813	0.054929	0.009191
0.109277	0.043943	0.006674
0.101719	0.037884	0.005229
0.084048	0.026511	0.002673
0.076739	0.020816	0.001340
0.058313	0.009278	-0.001217
0.051824	0.004308	-0.002370
0.032559	-0.007521	-0.004959
0.027804	-0.011328	-0.005831
0.008261	-0.022972	-0.008342
0.005145	-0.025719	-0.008954
-0.013543	-0.036547	-0.011259
-0.015338	-0.038361	-0.011644
-0.032457	-0.048080	-0.013678
-0.032527	-0.048628	-0.013764
-0.048635	-0.057654	-0.015629
-0.045817	-0.056365	-0.015294
-0.060762	-0.064349	-0.016912
-0.055677	-0.061625	-0.016249
-0.069323	-0.068780	-0.017671
-0.061067	-0.064037	-0.016560
-0.074078	-0.070592	-0.017837
-0.062205	-0.063603	-0.016231
-0.075298	-0.070010	-0.017459
-0.059637	-0.060875	-0.015387
-0.072562	-0.066911	-0.016525
-0.053514	-0.055755	-0.014017
-0.066771	-0.061830	-0.015154
-0.043738	-0.048288	-0.012131
-0.058637	-0.055144	-0.013430
-0.030829	-0.038878	-0.009825
-0.048420	-0.047008	-0.011393
-0.015793	-0.028091	-0.007219
-0.036518	-0.037723	-0.009104
0.000510	-0.016446	-0.004430
-0.023617	-0.027842	-0.006699
0.018290	-0.003811	-0.001431
-0.010712	-0.017782	-0.004259
0.036812	0.009327	0.001666
0.002077	-0.007648	-0.001811
0.054931	0.022311	0.004721
0.014648	0.002487	0.000630
0.071301	0.034324	0.007554
0.026659	0.012279	0.002981
0.085744	0.045326	0.010155
0.036702	0.020859	0.005052
0.098472	0.055349	0.012528
0.043951	0.027843	0.006762
0.108904	0.063949	0.014574
0.048246	0.033079	0.008076
0.116641	0.070911	0.016246
0.049269	0.036349	0.008947
0.121587	0.076171	0.017527
0.046630	0.037413	0.009318
0.123764	0.079692	0.018410
0.040164	0.036150	0.009165
0.123258	0.081464	0.018894
0.029849	0.032498	0.008477
0.120455	0.081713	0.019024
0.015491	0.026342	0.007226
0.116021	0.080799	0.018878
-0.002982	0.017671	0.005414
0.110395	0.078877	0.018489
-0.025256	0.006640	0.003073
0.104313	0.076417	0.017960
-0.051471	-0.006836	0.000193
0.098658	0.073888	0.017402
-0.081943	-0.023005	-0.003276
0.094157	0.071536	0.016849
-0.115658	-0.041221	-0.007193
0.091114	0.069612	0.016355
-0.151973	-0.061159	-0.011488
0.089935	0.068291	0.015965
-0.189957	-0.082284	-0.016052
0.090965	0.067836	0.015736
-0.228703	-0.104061	-0.020765
0.094453	0.068395	0.015706
-0.267646	-0.126254	-0.025587
0.100906	0.070207	0.015929
-0.305613	-0.148089	-0.030346
0.110157	0.073268	0.016406
-0.341878	-0.169260	-0.034978
0.122529	0.077761	0.017178
-0.375559	-0.189178	-0.039358
0.137919	0.083702	0.018258
-0.405960	-0.207471	-0.043406
0.156237	0.091054	0.019638
-0.432175	-0.223556	-0.046996
0.177126	0.099712	0.021300
-0.453921	-0.237364	-0.050111
0.200798	0.109850	0.023280
-0.470948	-0.248618	-0.052688
0.226671	0.121143	0.025509
-0.482565	-0.256890	-0.054633
0.254001	0.133300	0.027926
-0.488704	-0.262180	-0.055946
0.282527	0.146229	0.030516
-0.489284	-0.264316	-0.056585
0.311203	0.159341	0.033156
-0.484074	-0.263203	-0.056527
0.339330	0.172368	0.035793
-0.473444	-0.259019	-0.055809
0.366089	0.184807	0.038320
-0.457423	-0.251749	-0.054422
0.390662	0.196318	0.040667
-0.436602	-0.241726	-0.052436
0.412445	0.206556	0.042763
-0.411575	-0.229256	-0.049912
0.430919	0.215279	0.044559
-0.383174	-0.214781	-0.046945
0.445686	0.222278	0.046009
-0.352358	-0.198849	-0.043649
0.456660	0.227531	0.047108
-0.320221	-0.182018	-0.040141
0.463734	0.230968	0.047843
-0.287766	-0.164832	-0.036536
0.466745	0.232445	0.048181
-0.255762	-0.147709	-0.032924
0.465713	0.232026	0.048131
-0.225217	-0.131216	-0.029423
0.460687	0.229638	0.047679
-0.196860	-0.115729	-0.026108
0.452119	0.225639	0.046893
-0.172084	-0.102062	-0.023150
0.440844	0.220379	0.045844
-0.151402	-0.090406	-0.020597
0.427099	0.213993	0.044565
-0.135323	-0.081092	-0.018529
0.411386	0.206746	0.043109
-0.124128	-0.074206	-0.016966
0.393753	0.198571	0.041460
-0.117662	-0.069750	-0.015910
0.374601	0.189726	0.039672
-0.115813	-0.067603	-0.015335
0.353995	0.180184	0.037740
-0.118201	-0.067626	-0.015215
0.332321	0.170186	0.035715
-0.124560	-0.069654	-0.015512
0.309762	0.159752	0.033599
-0.134317	-0.073438	-0.016178
0.286674	0.149080	0.031434
-0.147080	-0.078796	-0.017176
0.263518	0.138381	0.029264
-0.162295	-0.085439	-0.018444
0.240713	0.127877	0.027136
-0.179584	-0.093229	-0.019953
0.218766	0.117772	0.025090
-0.198295	-0.101799	-0.021630
0.198008	0.108242	0.023164
-0.217842	-0.110863	-0.023414
0.178844	0.099487	0.021400
-0.237768	-0.120224	-0.025268
0.161687	0.091674	0.019832
-0.257487	-0.129565	-0.027126
0.146838	0.084967	0.018493
-0.276515	-0.138651	-0.028940
0.134584	0.079491	0.017411
-0.294416	-0.147268	-0.030668
0.125280	0.075468	0.016630
-0.311058	-0.155376	-0.032303
0.119030	0.072845	0.016138
-0.325769	-0.162604	-0.033766
0.115631	0.071552	0.015920
-0.338112	-0.168751	-0.035016
0.115026	0.071521	0.015957
-0.347550	-0.173489	-0.035985
0.117009	0.072710	0.016242
-0.354061	-0.176860	-0.036681
0.121600	0.075100	0.016767
-0.357556	-0.178773	-0.037089
0.128518	0.078536	0.017498
-0.357979	-0.179241	-0.037206
0.137722	0.083059	0.018447
-0.355584	-0.178346	-0.037052
0.148882	0.088449	0.019565
-0.350465	-0.176162	-0.036642
0.161743	0.094608	0.020833
-0.342817	-0.172754	-0.035987
0.175842	0.101285	0.022196
-0.332807	-0.168204	-0.035105
0.190715	0.108251	0.023609
-0.320668	-0.162629	-0.034018
0.206104	0.115435	0.025061
-0.306983	-0.156325	-0.032788
0.221640	0.122605	0.026501
-0.292061	-0.149453	-0.031445
0.237036	0.129664	0.027912
-0.276410	-0.142244	-0.030037
0.251892	0.136378	0.029245
-0.260365	-0.134867	-0.028597
0.265863	0.142600	0.030470
-0.244258	-0.127461	-0.027152
0.278567	0.148153	0.031552
-0.228503	-0.120248	-0.025748
0.289871	0.153004	0.032486
-0.213546	-0.113429	-0.024424
0.299568	0.157054	0.033250
-0.199828	-0.107235	-0.023224
0.307535	0.160212	0.033830
-0.187648	-0.101808	-0.022177
0.313797	0.162557	0.034240
-0.177399	-0.097340	-0.021323
0.318385	0.164095	0.034484
-0.169250	-0.093890	-0.020673
0.321286	0.164856	0.034570
-0.163402	-0.091566	-0.020251
0.322485	0.164789	0.034490
-0.159734	-0.090276	-0.020034
0.322010	0.163986	0.034262
-0.158355	-0.090069	-0.020034
0.319935	0.162450	0.033890
-0.159108	-0.090853	-0.020230
0.316316	0.160229	0.033383
-0.161945	-0.092637	-0.020622
0.311511	0.157542	0.032788
-0.166858	-0.095374	-0.021203
0.305585	0.154353	0.032100
-0.173449	-0.098866	-0.021930
0.298731	0.150828	0.031351
-0.181575	-0.103035	-0.022786
0.291124	0.147009	0.030553
-0.190902	-0.107718	-0.023739
0.282982	0.143033	0.029732
-0.201129	-0.112739	-0.024750
0.274463	0.138970	0.028905
-0.212087	-0.118078	-0.025820
0.266035	0.135066	0.028122
-0.223648	-0.123648	-0.026931
0.258004	0.131468	0.027414
-0.235555	-0.129302	-0.028052
0.250450	0.128171	0.026778
-0.247435	-0.134885	-0.029153
0.243679	0.125378	0.026257
-0.259135	-0.140288	-0.030213
0.237717	0.123050	0.025839
-0.270422	-0.145467	-0.031223
0.232891	0.121363	0.025561
-0.281156	-0.150314	-0.032164
0.229215	0.120284	0.025415
-0.291006	-0.154664	-0.033001
0.226553	0.119726	0.025379
-0.299658	-0.158379	-0.033706
0.224789	0.119611	0.025437
-0.306870	-0.161361	-0.034261
0.223921	0.119934	0.025586
-0.312535	-0.163558	-0.034654
0.223895	0.120655	0.025814
-0.316604	-0.164967	-0.034888
0.224709	0.121766	0.026120
-0.319032	-0.165546	-0.034954
0.226172	0.123147	0.026476
-0.319773	-0.165302	-0.034854
0.228198	0.124755	0.026872
-0.318886	-0.164264	-0.034595
0.230652	0.126506	0.027290
-0.316452	-0.162492	-0.034190
0.233388	0.128311	0.027709
-0.312561	-0.160043	-0.033652
0.236326	0.130146	0.028125
-0.307438	-0.157038	-0.033004
0.239372	0.131943	0.028524
-0.301257	-0.153570	-0.032270
0.242455	0.133680	0.028901
-0.294266	-0.149762	-0.031473
0.245418	0.135252	0.029232
-0.286601	-0.145703	-0.030631
0.248194	0.136643	0.029516
-0.278482	-0.141481	-0.029761
0.250630	0.137770	0.029735
-0.270098	-0.137214	-0.028890
0.252643	0.138584	0.029879
-0.261569	-0.132943	-0.028024
0.254111	0.139041	0.029940
-0.253121	-0.128803	-0.027190
0.255119	0.139211	0.029935
-0.245153	-0.124997	-0.026430
0.255728	0.139090	0.029861
-0.237803	-0.121600	-0.025760
0.256131	0.138849	0.029759
-0.231391	-0.118741	-0.025206
0.256288	0.138418	0.029612
-0.225908	-0.116415	-0.024767
0.256225	0.137855	0.029436
-0.221452	-0.114652	-0.024446
0.255916	0.137136	0.029225
-0.217995	-0.113430	-0.024240
0.255406	0.136318	0.028994
-0.215613	-0.112781	-0.024153
0.254746	0.135423	0.028746
-0.214260	-0.112665	-0.024176
0.253928	0.134449	0.028486
-0.213843	-0.113022	-0.024297
0.252980	0.133434	0.028219
-0.214316	-0.113822	-0.024507
0.251948	0.132401	0.027953
-0.215558	-0.114982	-0.024789
0.250834	0.131364	0.027690
-0.217454	-0.116441	-0.025130
0.249723	0.130392	0.027447
-0.220004	-0.118201	-0.025528
0.248689	0.129491	0.027224
-0.223022	-0.120149	-0.025960
0.247719	0.128673	0.027026
-0.226373	-0.122215	-0.026412
0.246872	0.127981	0.026861
-0.229949	-0.124332	-0.026869
0.246157	0.127412	0.026729
-0.233678	-0.126483	-0.027328
0.245705	0.127051	0.026648
-0.237494	-0.128610	-0.027777
0.245500	0.126872	0.026611
-0.241281	-0.130668	-0.028206
0.245585	0.126904	0.026625
-0.244942	-0.132590	-0.028601
0.245930	0.127129	0.026685
-0.248406	-0.134356	-0.028960
0.246567	0.127567	0.026796
-0.251633	-0.135941	-0.029277
0.247490	0.128205	0.026954
-0.254561	-0.137314	-0.029545
0.248626	0.128992	0.027148
-0.257118	-0.138450	-0.029762
0.249927	0.129904	0.027371
-0.259239	-0.139313	-0.029919
0.251327	0.130902	0.027616
-0.260909	-0.139905	-0.030017
0.252774	0.131950	0.027872
-0.262093	-0.140211	-0.030054
0.254204	0.133010	0.028132
-0.262792	-0.140235	-0.030031
0.255534	0.134029	0.028384
-0.263009	-0.139995	-0.029952
0.256766	0.135017	0.028629
-0.262837	-0.139539	-0.029829
0.257836	0.135917	0.028854
-0.262279	-0.138880	-0.029662
0.258692	0.136698	0.029052
-0.261349	-0.138020	-0.029455
0.259259	0.137324	0.029216
-0.260124	-0.137018	-0.029220
0.259548	0.137793	0.029344
-0.258688	-0.135924	-0.028967
0.259542	0.138088	0.029431
-0.257067	-0.134743	-0.028697
0.259177	0.138172	0.029472
-0.255301	-0.133510	-0.028419
0.258436	0.138028	0.029460
-0.253451	-0.132269	-0.028141
0.257365	0.137690	0.029403
-0.251664	-0.131099	-0.027881
0.256053	0.137192	0.029310
-0.250002	-0.130030	-0.027643
0.254529	0.136552	0.029182
-0.248538	-0.129109	-0.027441
0.252885	0.135821	0.029032
-0.247328	-0.128353	-0.027275
0.251122	0.134988	0.028856
-0.246368	-0.127771	-0.027149
0.249300	0.134094	0.028664
-0.245694	-0.127378	-0.027065
0.247479	0.133169	0.028463
-0.245324	-0.127181	-0.027026
0.245709	0.132241	0.028258
-0.245248	-0.127171	-0.027027
0.244018	0.131323	0.028054
-0.245430	-0.127327	-0.027066
0.242418	0.130417	0.027849
-0.245803	-0.127607	-0.027133
0.240938	0.129556	0.027652
-0.246386	-0.128033	-0.027233
0.239662	0.128776	0.027471
-0.247143	-0.128573	-0.027358
0.238618	0.128098	0.027311
-0.248057	-0.129223	-0.027508
0.237861	0.127552	0.027178
-0.249078	-0.129940	-0.027673
0.237385	0.127136	0.027073
-0.250129	-0.130679	-0.027843
0.237169	0.126846	0.026994
-0.251179	-0.131436	-0.028018
0.237253	0.126702	0.026946
-0.252201	-0.132187	-0.028192
0.237659	0.126728	0.026934
-0.253167	-0.132907	-0.028359
0.238349	0.126891	0.026952
-0.254005	-0.133560	-0.028512
0.239312	0.127203	0.027003
-0.254713	-0.134142	-0.028650
0.240548	0.127664	0.027086
-0.255271	-0.134637	-0.028770
0.242014	0.128246	0.027196
-0.255635	-0.135018	-0.028864
0.243671	0.128944	0.027332
-0.255825	-0.135300	-0.028937
0.245486	0.129722	0.027486
-0.255777	-0.135436	-0.028979
0.247384	0.130565	0.027656
-0.255531	-0.135458	-0.028995
0.249370	0.131472	0.027840
-0.255119	-0.135374	-0.028987
0.251391	0.132410	0.028033
-0.254540	-0.135185	-0.028957
0.253382	0.133342	0.028226
-0.253761	-0.134862	-0.028897
0.255242	0.134224	0.028410
-0.252802	-0.134428	-0.028811
0.256983	0.135079	0.028589
-0.251768	-0.133935	-0.028712
0.258529	0.135823	0.028747
-0.250565	-0.133327	-0.028587
0.259809	0.136458	0.028883
-0.249273	-0.132655	-0.028447
0.260840	0.136990	0.028997
-0.247974	-0.131961	-0.028301
0.261586	0.137378	0.029083
-0.246655	-0.131237	-0.028147
0.262027	0.137628	0.029140
-0.245398	-0.130536	-0.027996
0.262210	0.137765	0.029174
-0.244258	-0.129875	-0.027853
0.262106	0.137761	0.029179
-0.243238	-0.129266	-0.027718
0.261734	0.137634	0.029159
-0.242401	-0.128744	-0.027601
0.261124	0.137395	0.029116
-0.241762	-0.128312	-0.027503
0.260279	0.137042	0.029049
-0.241321	-0.127975	-0.027423
0.259236	0.136603	0.028964
-0.241146	-0.127777	-0.027371
0.258044	0.136085	0.028863
-0.241193	-0.127685	-0.027342
0.256707	0.135503	0.028748
-0.241486	-0.127724	-0.027339
0.255295	0.134889	0.028627
-0.242013	-0.127873	-0.027360
0.253800	0.134234	0.028496
-0.242750	-0.128138	-0.027404
0.252264	0.133552	0.028361
-0.243665	-0.128501	-0.027470
0.250738	0.132878	0.028227
-0.244737	-0.128940	-0.027551
0.249209	0.132195	0.028090
-0.245920	-0.129452	-0.027648
0.247766	0.131562	0.027964
-0.247227	-0.130030	-0.027760
0.246424	0.130971	0.027846
-0.248586	-0.130639	-0.027879
0.245169	0.130413	0.027735
-0.249932	-0.131250	-0.027999
0.244033	0.129913	0.027635
-0.251284	-0.131885	-0.028125
0.243105	0.129515	0.027557
-0.252604	-0.132500	-0.028248
0.242323	0.129174	0.027489
-0.253810	-0.133068	-0.028362
0.241709	0.128913	0.027438
-0.254904	-0.133595	-0.028468
0.241298	0.128747	0.027406
-0.255863	-0.134058	-0.028562
0.241075	0.128666	0.027392
-0.256669	-0.134458	-0.028644
0.241060	0.128682	0.027396
-0.257319	-0.134792	-0.028714
0.241260	0.128796	0.027421
-0.257802	-0.135049	-0.028768
0.241664	0.129008	0.027465
-0.258111	-0.135221	-0.028806
0.242221	0.129279	0.027522
-0.258197	-0.135289	-0.028823
0.242908	0.129609	0.027589
-0.258080	-0.135263	-0.028822
0.243718	0.129992	0.027668
-0.257776	-0.135151	-0.028803
0.244631	0.130418	0.027754
-0.257297	-0.134956	-0.028768
0.245629	0.130879	0.027846
-0.256662	-0.134689	-0.028719
0.246681	0.131358	0.027943
-0.255866	-0.134338	-0.028653
0.247727	0.131825	0.028035
-0.254940	-0.133935	-0.028575
0.248793	0.132302	0.028130
-0.253948	-0.133504	-0.028493
0.249856	0.132765	0.028221
-0.252856	-0.133010	-0.028398
0.250826	0.133180	0.028301
-0.251703	-0.132492	-0.028298
0.251730	0.133562	0.028374
-0.250552	-0.131982	-0.028199
0.252567	0.133904	0.028440
-0.249417	-0.131479	-0.028102
0.253304	0.134195	0.028493
-0.248309	-0.130983	-0.028006
0.253917	0.134424	0.028535
-0.247259	-0.130517	-0.027916
0.254408	0.134594	0.028563
-0.246286	-0.130085	-0.027832
0.254777	0.134712	0.028581
-0.245452	-0.129726	-0.027763
0.255063	0.134794	0.028592
-0.244778	-0.129443	-0.027710
0.255228	0.134807	0.028590
-0.244215	-0.129210	-0.027665
0.255280	0.134784	0.028580
-0.243822	-0.129054	-0.027637
0.255225	0.134711	0.028560
-0.243584	-0.128971	-0.027622
0.255075	0.134600	0.028533
-0.243513	-0.128965	-0.027623
0.254819	0.134434	0.028496
-0.243554	-0.129004	-0.027632
0.254445	0.134222	0.028450
-0.243726	-0.129106	-0.027653
0.254013	0.133997	0.028402
-0.244057	-0.129282	-0.027689
0.253548	0.133764	0.028353
-0.244534	-0.129524	-0.027738
0.253042	0.133513	0.028301
-0.245095	-0.129797	-0.027793
0.252483	0.133243	0.028247
-0.245728	-0.130100	-0.027853
0.251905	0.132978	0.028194
-0.246433	-0.130431	-0.027918
0.251321	0.132716	0.028142
-0.247198	-0.130792	-0.027989
0.250781	0.132487	0.028098
-0.248015	-0.131167	-0.028063
0.250264	0.132276	0.028058
-0.248857	-0.131556	-0.028138
0.249795	0.132088	0.028025
-0.249676	-0.131921	-0.028209
0.249358	0.131929	0.027997
-0.250471	-0.132270	-0.028276
0.248969	0.131794	0.027975
-0.251237	-0.132608	-0.028341
0.248654	0.131697	0.027961
-0.251938	-0.132904	-0.028396
0.248387	0.131627	0.027953
-0.252562	-0.133161	-0.028445
0.248171	0.131582	0.027949
-0.253097	-0.133374	-0.028483
0.248022	0.131572	0.027953
-0.253550	-0.133546	-0.028514
0.247935	0.131590	0.027963
-0.253910	-0.133676	-0.028536
0.247918	0.131638	0.027979
-0.254163	-0.133747	-0.028546
0.247931	0.131698	0.027996
-0.254308	-0.133772	-0.028548
0.248002	0.131782	0.028019
-0.254350	-0.133745	-0.028539
0.248106	0.131880	0.028043
-0.254290	-0.133670	-0.028520
0.248221	0.131970	0.028065
