## Supplementary material for "Visualising joint force-velocity properties in musculoskeletal models": Code&Data: A03_FB_P02_f2_ctrqOutput.csv

19.797430	16.702798	3.405300
4.037884	3.352622	0.507301
14.956210	12.184908	2.498996
6.405401	4.730086	0.867340
12.827634	10.097793	2.035437
7.686685	5.484806	1.017608
11.696632	8.892323	1.754067
8.383792	5.811601	1.066828
10.995475	8.045702	1.546556
8.757896	5.877194	1.056834
10.506283	7.367013	1.374038
8.943081	5.774983	1.009750
10.139270	6.774019	1.219829
9.020224	5.560995	0.938463
9.855318	6.225168	1.075446
9.042241	5.269456	0.850748
9.639987	5.699835	0.936705
9.047588	4.922107	0.751454
9.491020	5.188125	0.801633
9.061124	4.535508	0.644378
9.411813	4.683552	0.668786
9.108994	4.121311	0.532003
9.404612	4.185333	0.538236
9.206574	3.687255	0.416043
9.478033	3.693065	0.409811
9.366512	3.241060	0.298264
9.635360	3.207440	0.283754
9.598397	2.788652	0.180008
9.879963	2.729948	0.160462
9.908723	2.334917	0.062407
10.213962	2.262516	0.040435
10.301412	1.883891	-0.053583
10.635587	1.803993	-0.075780
10.777489	1.438712	-0.165996
11.147612	1.361445	-0.186810
11.340025	1.009296	-0.273242
11.749303	0.940725	-0.292005
11.988350	0.601313	-0.374550
12.437056	0.544852	-0.390612
12.719548	0.218082	-0.469269
13.206988	0.176655	-0.482107
13.529473	-0.137946	-0.556998
14.059481	-0.155386	-0.565783
14.415741	-0.461199	-0.637710
14.987606	-0.449326	-0.641343
15.365558	-0.748547	-0.710742
15.966065	-0.710849	-0.708916
16.370146	-1.004296	-0.776632
17.001220	-0.940910	-0.769714
17.429712	-1.228231	-0.836054
18.089248	-1.139626	-0.824795
18.704906	-1.499738	-0.910315
19.590045	-1.364361	-0.894014
20.245074	-1.732569	-0.982866
21.186673	-1.551297	-0.962218
21.874185	-1.923489	-1.056333
22.865259	-1.698071	-1.034339
23.577477	-2.083009	-1.137376
24.606567	-1.832805	-1.118015
26.452327	-3.508324	-1.548218
29.152892	-3.192390	-1.576603
30.887534	-4.921909	-2.007707
33.484744	-4.571145	-2.018574
35.155569	-6.241663	-2.424490
37.620128	-5.899923	-2.422828
39.253853	-7.430186	-2.785080
41.563665	-7.155484	-2.780861
43.182698	-8.497269	-3.090374
45.333272	-8.344658	-3.095631
46.416631	-7.803067	-2.976231
47.344764	-7.579139	-2.917329
48.354962	-7.048187	-2.791769
49.250303	-6.739723	-2.706015
50.183928	-6.230846	-2.573980
51.027699	-5.869191	-2.466694
51.874317	-5.391911	-2.329613
52.647911	-5.009525	-2.206592
53.400397	-4.574064	-2.066105
54.092262	-4.202501	-1.933256
54.749646	-3.818421	-1.791378
55.349908	-3.476467	-1.653098
55.902397	-3.143632	-1.511419
56.397618	-2.844327	-1.372819
56.824266	-2.598692	-1.235949
57.192816	-2.385333	-1.106573
57.510391	-2.179035	-0.978660
57.780124	-1.988296	-0.856323
58.003565	-1.809844	-0.739148
58.179952	-1.643574	-0.626914
58.308798	-1.490062	-0.519852
58.389918	-1.348704	-0.417940
58.423111	-1.218682	-0.321096
58.408242	-1.098857	-0.229194
58.344958	-0.988371	-0.142175
58.233066	-0.885745	-0.059842
58.072169	-0.789865	0.017920
57.862652	-0.698522	0.090263
57.605967	-0.606794	0.156149
57.298807	-0.515186	0.220054
56.936669	-0.435838	0.277682
56.524568	-0.351960	0.333561
56.053548	-0.283752	0.382633
55.531989	-0.207718	0.430648
54.947682	-0.151371	0.471013
54.313740	-0.081969	0.511485
53.613166	-0.038317	0.543001
52.866850	0.027098	0.576508
52.050389	0.058185	0.599168
51.194715	0.124483	0.626719
50.254882	0.141342	0.640526
49.296335	0.213151	0.662944
48.258767	0.216080	0.667177
47.215393	0.301512	0.686344
46.076868	0.284986	0.680425
44.956667	0.395018	0.699003
43.713978	0.349689	0.681551
42.528083	0.500415	0.703393
41.174201	0.410049	0.671689
39.939186	0.626165	0.702466
38.460521	0.463144	0.651540
37.201978	0.783500	0.699820
35.573735	0.501526	0.620975
34.332295	0.988311	0.700031
32.510653	0.510432	0.578421
31.352202	1.264424	0.709254
29.261061	0.463302	0.519927
28.294095	1.649187	0.736287
25.802658	0.314523	0.437679
25.207732	2.202885	0.794400
22.092564	-0.012350	0.317625
22.172739	3.025240	0.904574
18.052874	-0.644356	0.135518
19.328300	4.290990	1.104580
13.543286	-1.795474	-0.151369
16.755284	6.081453	1.406914
8.500172	-3.547282	-0.557594
14.394430	8.251665	1.782008
3.047350	-5.693682	-1.040984
12.079546	10.477358	2.179888
-2.549419	-7.835776	-1.522760
9.965683	11.765706	2.403642
-7.397734	-8.873271	-1.779079
7.532495	11.531738	2.327084
-10.920509	-8.248099	-1.695393
4.126300	10.385846	2.062688
-13.562452	-6.681454	-1.416174
0.176027	8.731498	1.696307
-15.590059	-4.658715	-1.040620
-4.087860	6.746842	1.266839
-16.535989	-3.244212	-0.774427
-8.012786	5.220664	0.934589
-17.671135	-2.418033	-0.622895
-11.319643	4.014267	0.672539
-18.908808	-1.945143	-0.540388
-14.111808	2.983181	0.450124
-20.078414	-1.681240	-0.497839
-16.468300	2.045737	0.249880
-21.065023	-1.543669	-0.478556
-18.425262	1.158179	0.062395
-21.791180	-1.480920	-0.472141
-19.993462	0.298443	-0.117130
-22.226415	-1.480121	-0.477561
-21.152599	-0.528386	-0.287986
-22.414932	-1.620176	-0.509697
-21.816620	-1.258584	-0.437220
-22.363005	-1.913352	-0.569788
-21.949804	-1.875033	-0.561214
-22.006127	-2.293895	-0.644860
-21.593344	-2.402133	-0.664815
-21.373423	-2.676331	-0.718780
-20.955785	-2.818404	-0.745753
-20.575132	-3.004362	-0.781819
-20.089983	-3.124158	-0.804345
-19.583310	-3.237552	-0.825627
-19.007638	-3.306769	-0.837793
-18.390896	-3.350080	-0.844552
-17.719805	-3.355949	-0.843378
-17.004627	-3.330163	-0.835331
-16.244117	-3.270693	-0.819819
-15.444037	-3.180708	-0.797359
-14.607454	-3.061705	-0.768150
-13.739496	-2.916606	-0.732747
-12.844830	-2.747908	-0.691671
-11.928745	-2.558286	-0.645525
-10.996532	-2.350105	-0.594877
-10.053707	-2.125526	-0.540267
-9.105882	-1.886419	-0.482184
-8.158822	-1.634420	-0.421066
-7.218432	-1.370954	-0.357306
-6.290780	-1.097306	-0.291264
-5.382071	-0.814676	-0.223279
-4.498616	-0.524263	-0.153690
-3.646719	-0.227351	-0.082849
-2.832507	0.074574	-0.011151
-2.061889	0.378970	0.060980
-1.337183	0.685416	0.132921
-0.657592	0.996062	0.205195
-0.028925	1.304006	0.276388
0.551020	1.606888	0.345954
1.104494	1.904453	0.414068
1.612239	2.182831	0.477495
2.088702	2.440219	0.535901
2.527834	2.674559	0.588850
2.929226	2.883383	0.635849
3.293004	3.065938	0.676766
3.618640	3.221495	0.711466
3.906107	3.350062	0.739968
4.155294	3.451797	0.762315
4.366441	3.527256	0.778629
4.539936	3.577184	0.789065
4.676447	3.602602	0.793831
4.776747	3.604706	0.793166
4.841999	3.584967	0.787371
4.873551	3.545036	0.776784
4.873059	3.486799	0.761809
4.842342	3.412293	0.742906
4.783523	3.323727	0.720605
4.698951	3.223395	0.695497
4.591214	3.113632	0.668227
4.463104	2.996748	0.639457
4.309684	2.863076	0.609264
4.153975	2.731435	0.581120
3.998205	2.609130	0.554254
3.818800	2.469895	0.524706
3.631015	2.325246	0.494310
3.429656	2.171025	0.462309
3.220926	2.011836	0.429562
3.003848	1.846712	0.395831
2.781404	1.677646	0.361492
2.554239	1.504966	0.326569
2.324169	1.329990	0.291111
2.092839	1.153998	0.255047
1.862223	0.977962	0.219315
1.630871	0.801010	0.183321
1.401862	0.625401	0.147557
1.175114	0.451062	0.112026
0.952712	0.279651	0.077061
0.734970	0.111441	0.042720
0.523211	-0.052485	0.009227
0.315186	-0.214194	-0.023846
0.109196	-0.375328	-0.056801
-0.084871	-0.527309	-0.087895
-0.271943	-0.674480	-0.118024
-0.446950	-0.812631	-0.146324
-0.612373	-0.943001	-0.173047
-0.765826	-1.063778	-0.197815
-0.907817	-1.175274	-0.220690
-1.037121	-1.276503	-0.241469
-1.153802	-1.367476	-0.260149
-1.257253	-1.447683	-0.276624
-1.347471	-1.517092	-0.290888
-1.424267	-1.575415	-0.302879
-1.487962	-1.622579	-0.312582
-1.538834	-1.658585	-0.320004
-1.576708	-1.683809	-0.325218
-1.601648	-1.698350	-0.328247
-1.614051	-1.702617	-0.329175
-1.614192	-1.696926	-0.328068
-1.602559	-1.681764	-0.325026
-1.579616	-1.657598	-0.320145
-1.545971	-1.624994	-0.313543
-1.502233	-1.584535	-0.305337
-1.449087	-1.536848	-0.295657
-1.387254	-1.482581	-0.284636
-1.317400	-1.422405	-0.272254
-1.242110	-1.358367	-0.259070
-1.160048	-1.289475	-0.244881
-1.072293	-1.216567	-0.229752
-0.979534	-1.140200	-0.213807
-0.882550	-1.060965	-0.197175
-0.782049	-0.979381	-0.179971
-0.680418	-0.898534	-0.162432
-0.580628	-0.821049	-0.145519
-0.474750	-0.738643	-0.127655
-0.369931	-0.656354	-0.109972
-0.262702	-0.571745	-0.091940
-0.156001	-0.486604	-0.073940
-0.049062	-0.400416	-0.055850
0.056604	-0.314316	-0.037905
0.161235	-0.228413	-0.020119
0.263763	-0.143505	-0.002653
0.363625	-0.059918	0.014431
0.461373	0.022868	0.031206
0.555495	0.103706	0.047498
0.646909	0.183447	0.063510
0.731862	0.258882	0.078529
0.812435	0.331577	0.092906
0.886282	0.399721	0.106263
0.954342	0.463957	0.118746
1.015263	0.523304	0.130156
1.069514	0.577850	0.140523
1.116495	0.627083	0.149745
1.156166	0.671105	0.157852
1.188127	0.709530	0.164769
1.212500	0.742422	0.170517
1.229081	0.769596	0.175062
1.237997	0.791122	0.178426
1.239220	0.806963	0.180606
1.232923	0.817234	0.181630
1.219219	0.822016	0.181520
1.198340	0.821484	0.180315
1.170518	0.815807	0.178054
1.136065	0.805227	0.174790
1.095297	0.789989	0.170577
1.048595	0.770387	0.165478
0.996350	0.746726	0.159559
0.938998	0.719341	0.152890
0.876990	0.688572	0.145544
0.810801	0.654779	0.137598
0.740916	0.618319	0.129128
0.667833	0.579555	0.120211
0.592053	0.538841	0.110922
0.514074	0.496525	0.101336
0.434290	0.452941	0.091363
0.354284	0.409084	0.081448
0.271757	0.362441	0.071222
0.191402	0.317780	0.061349
0.107473	0.269441	0.050792
0.026334	0.222486	0.040586
-0.056876	0.172977	0.029906
-0.136964	0.124905	0.019562
-0.217344	0.075772	0.009033
-0.294525	0.028192	-0.001134
-0.370952	-0.019811	-0.011354
-0.445310	-0.067536	-0.021487
-0.516923	-0.114442	-0.031398
-0.584762	-0.159444	-0.040879
-0.649272	-0.202989	-0.050021
-0.709386	-0.244245	-0.058651
-0.765426	-0.283466	-0.066824
-0.816600	-0.320042	-0.074413
-0.863090	-0.354107	-0.081448
-0.904331	-0.385216	-0.087837
-0.940434	-0.413437	-0.093596
-0.971014	-0.438456	-0.098661
-0.996154	-0.460313	-0.103043
-1.015616	-0.478800	-0.106700
-1.029494	-0.493955	-0.109643
-1.037671	-0.505658	-0.111849
-1.040267	-0.513965	-0.113332
-1.037274	-0.518830	-0.114085
-1.028851	-0.520336	-0.114127
-1.015080	-0.518501	-0.113465
-0.996169	-0.513439	-0.112125
-0.972275	-0.505223	-0.110124
-0.943647	-0.493999	-0.107495
-0.910507	-0.479884	-0.104264
-0.873146	-0.463052	-0.100469
-0.831834	-0.443658	-0.096145
-0.786895	-0.421897	-0.091333
-0.738640	-0.397955	-0.086073
-0.687413	-0.372043	-0.080411
-0.633551	-0.344363	-0.074389
-0.577414	-0.315139	-0.068055
-0.519412	-0.284679	-0.061458
-0.460239	-0.253649	-0.054721
-0.399490	-0.221638	-0.047752
-0.338236	-0.188661	-0.040606
-0.276545	-0.155589	-0.033455
-0.213866	-0.121673	-0.026133
-0.151647	-0.088098	-0.018888
-0.089015	-0.054078	-0.011555
-0.027469	-0.020752	-0.004383
0.033771	0.012551	0.002774
0.094106	0.045174	0.009776
0.154108	0.077805	0.016768
0.211503	0.108710	0.023384
0.267694	0.139044	0.029868
0.320879	0.167438	0.035932
0.372109	0.194768	0.041760
0.419971	0.219966	0.047128
0.465248	0.243693	0.052176
0.506847	0.265133	0.056732
0.545358	0.284787	0.060902
0.579951	0.302043	0.064557
0.611079	0.317290	0.067781
0.638127	0.330081	0.070478
0.661459	0.340727	0.072715
0.680638	0.348914	0.074425
0.695968	0.354903	0.075665
0.707160	0.358488	0.076390
0.714487	0.359898	0.076649
0.717779	0.359013	0.076418
0.717296	0.356043	0.075740
0.712968	0.350939	0.074606
0.705050	0.343898	0.073058
0.693555	0.334927	0.071096
0.678740	0.324215	0.068763
0.660682	0.311810	0.066068
0.639646	0.297896	0.063051
0.615759	0.282551	0.059729
0.589289	0.265954	0.056141
0.560291	0.248030	0.052300
0.529374	0.229366	0.048285
0.496850	0.210170	0.044200
0.461943	0.189573	0.039824
0.426062	0.168707	0.035392
0.388206	0.146632	0.030730
0.349956	0.124658	0.026087
0.310193	0.101807	0.021263
0.270484	0.079291	0.016512
0.229734	0.056139	0.011637
0.189575	0.033680	0.006906
0.148805	0.010864	0.002104
0.109077	-0.011002	-0.002498
0.068768	-0.033368	-0.007201
0.029937	-0.054367	-0.011615
-0.008900	-0.075370	-0.016025
-0.045801	-0.094606	-0.020066
-0.082535	-0.113511	-0.024037
-0.117063	-0.130615	-0.027630
-0.150881	-0.147134	-0.031098
-0.182271	-0.161704	-0.034160
-0.212622	-0.175533	-0.037064
-0.240282	-0.187306	-0.039540
-0.266647	-0.198210	-0.041832
-0.290140	-0.206997	-0.043683
-0.312133	-0.214831	-0.045334
-0.331136	-0.220535	-0.046541
-0.348497	-0.225249	-0.047541
-0.362810	-0.227862	-0.048103
-0.375402	-0.229495	-0.048460
-0.384947	-0.229096	-0.048395
-0.392756	-0.227769	-0.048135
-0.397575	-0.224516	-0.047475
-0.400701	-0.220424	-0.046639
-0.400944	-0.214543	-0.045432
-0.399594	-0.207946	-0.044075
-0.395513	-0.199719	-0.042379
-0.389985	-0.190927	-0.040566
-0.381964	-0.180755	-0.038454
-0.372889	-0.170508	-0.036299
-0.361156	-0.158670	-0.033820
-0.348763	-0.146950	-0.031363
-0.333854	-0.133781	-0.028603
-0.318684	-0.120996	-0.025942
-0.301140	-0.106872	-0.023001
-0.283596	-0.093336	-0.020180
-0.263919	-0.078619	-0.017113
-0.244545	-0.064699	-0.014210
-0.223293	-0.049772	-0.011096
-0.202657	-0.035854	-0.008193
-0.180401	-0.021098	-0.005112
-0.159063	-0.007550	-0.002283
-0.136341	0.006696	0.000694
-0.114725	0.019684	0.003405
-0.091941	0.033265	0.006246
-0.070717	0.045218	0.008746
-0.048550	0.057604	0.011341
-0.028173	0.068239	0.013572
-0.007100	0.079156	0.015866
0.012002	0.088234	0.017777
0.031580	0.097413	0.019713
0.049114	0.104722	0.021260
0.066893	0.112064	0.022819
0.082486	0.117494	0.023979
0.098195	0.122887	0.025134
0.111666	0.126335	0.025885
0.125175	0.129776	0.026636
0.136319	0.131275	0.026982
0.147457	0.132796	0.027335
0.156181	0.132411	0.027289
0.164882	0.132108	0.027263
0.171148	0.129953	0.026847
0.177413	0.127967	0.026468
0.181247	0.124196	0.025714
0.185142	0.120709	0.025020
0.186627	0.115511	0.023966
0.188260	0.110717	0.023000
0.187506	0.104263	0.021692
0.187210	0.098640	0.020536
0.184256	0.091094	0.018995
0.182128	0.084622	0.017677
0.177228	0.076185	0.015959
0.173578	0.069182	0.014548
0.166947	0.060084	0.012700
0.161976	0.052777	0.011223
0.153872	0.043245	0.009288
0.147891	0.035914	0.007804
0.138569	0.026185	0.005826
0.131887	0.019094	0.004388
0.121599	0.009370	0.002409
0.114543	0.002783	0.001071
0.103522	-0.006758	-0.000874
0.096320	-0.012714	-0.002083
0.084834	-0.021885	-0.003956
0.077818	-0.026928	-0.004984
0.066148	-0.035514	-0.006740
0.059584	-0.039461	-0.007549
0.047936	-0.047333	-0.009164
0.042075	-0.050026	-0.009721
0.030621	-0.057096	-0.011176
0.025683	-0.058409	-0.011455
0.014555	-0.064628	-0.012741
0.010732	-0.064468	-0.012723
0.000019	-0.069830	-0.013838
-0.002528	-0.068134	-0.013510
-0.012782	-0.072672	-0.014460
-0.013931	-0.069385	-0.013811
-0.023757	-0.073218	-0.014621
-0.023358	-0.068312	-0.013644
-0.032837	-0.071588	-0.014342
-0.030777	-0.065054	-0.013035
-0.040036	-0.067966	-0.013662
-0.036219	-0.059798	-0.012023
-0.045461	-0.062578	-0.012625
-0.039807	-0.052769	-0.010653
-0.049282	-0.055732	-0.011290
-0.041692	-0.044321	-0.008983
-0.051703	-0.047830	-0.009728
-0.041975	-0.034702	-0.007069
-0.052878	-0.039102	-0.008001
-0.040853	-0.024216	-0.004977
-0.053058	-0.029912	-0.006185
-0.038524	-0.013165	-0.002772
-0.052486	-0.020608	-0.004347
-0.035200	-0.001861	-0.000516
-0.051428	-0.011547	-0.002556
-0.031089	0.009404	0.001733
-0.049997	-0.002859	-0.000847
-0.026630	0.020123	0.003876
-0.048334	0.005185	0.000732
-0.022051	0.030067	0.005861
-0.046750	0.012201	0.002108
-0.017466	0.039051	0.007654
-0.045537	0.017879	0.003217
-0.012996	0.046901	0.009221
-0.044908	0.021994	0.004015
-0.008733	0.053496	0.010538
-0.045042	0.024369	0.004465
-0.004723	0.058780	0.011596
-0.046087	0.024871	0.004540
-0.000953	0.062764	0.012396
-0.048163	0.023411	0.004221
0.002646	0.065531	0.012955
-0.051370	0.019934	0.003497
0.006211	0.067240	0.013304
-0.055797	0.014411	0.002361
0.009950	0.068126	0.013492
-0.061534	0.006828	0.000809
0.014147	0.068509	0.013581
-0.068694	-0.002834	-0.001161
0.019090	0.068694	0.013632
-0.077366	-0.014602	-0.003543
0.024985	0.068859	0.013693
-0.087400	-0.028218	-0.006293
0.032042	0.069317	0.013820
-0.098721	-0.043539	-0.009376
0.040527	0.070404	0.014081
-0.111254	-0.060385	-0.012761
0.050696	0.072442	0.014542
-0.124907	-0.078554	-0.016409
0.062783	0.075737	0.015266
-0.139579	-0.097840	-0.020280
0.077003	0.080581	0.016314
-0.155135	-0.118039	-0.024338
0.093535	0.087322	0.017758
-0.171578	-0.139016	-0.028561
0.112621	0.096208	0.019649
-0.188806	-0.160508	-0.032901
0.134271	0.107327	0.022006
-0.206578	-0.182155	-0.037290
0.158275	0.120560	0.024812
-0.224465	-0.203432	-0.041630
0.184198	0.135640	0.028008
-0.241911	-0.223752	-0.045801
0.211430	0.152155	0.031505
-0.258280	-0.242463	-0.049673
0.239216	0.169572	0.035190
-0.272899	-0.258921	-0.053112
0.266698	0.187277	0.038931
-0.285115	-0.272525	-0.055992
0.292992	0.204619	0.042591
-0.294355	-0.282775	-0.058206
0.317259	0.220986	0.046042
-0.300202	-0.289328	-0.059677
0.338776	0.235839	0.049171
-0.302433	-0.292025	-0.060365
0.356976	0.248753	0.051889
-0.301032	-0.290902	-0.060273
0.371471	0.259434	0.054135
-0.296192	-0.286174	-0.059439
0.382046	0.267701	0.055874
-0.288271	-0.278205	-0.057932
0.388645	0.273489	0.057093
-0.277761	-0.267472	-0.055849
0.391335	0.276815	0.057796
-0.265234	-0.254519	-0.053298
0.390276	0.277752	0.057999
-0.251290	-0.239917	-0.050394
0.385691	0.276421	0.057726
-0.236531	-0.224234	-0.047256
0.377848	0.272966	0.057008
-0.221522	-0.208010	-0.043994
0.367030	0.267536	0.055875
-0.206761	-0.191726	-0.040707
0.353524	0.260283	0.054359
-0.192664	-0.175792	-0.037480
0.337613	0.251356	0.052489
-0.179696	-0.160729	-0.034413
0.319768	0.241105	0.050334
-0.168586	-0.147338	-0.031655
0.300892	0.230254	0.048039
-0.159863	-0.135953	-0.029297
0.281500	0.219050	0.045660
-0.153644	-0.126646	-0.027363
0.261835	0.207597	0.043222
-0.149831	-0.119395	-0.025852
0.242074	0.196002	0.040749
-0.148262	-0.114209	-0.024766
0.222500	0.184469	0.038285
-0.148886	-0.110973	-0.024084
0.203330	0.173076	0.035849
-0.151464	-0.109525	-0.023772
0.184754	0.161921	0.033462
-0.155683	-0.109655	-0.023785
0.166939	0.151094	0.031145
-0.161214	-0.111141	-0.024077
0.150062	0.140698	0.028921
-0.167740	-0.113779	-0.024602
0.134333	0.130869	0.026818
-0.174948	-0.117339	-0.025314
0.119941	0.121724	0.024865
-0.182535	-0.121607	-0.026167
0.107079	0.113395	0.023088
-0.190229	-0.126393	-0.027121
0.095946	0.106024	0.021519
-0.197782	-0.131505	-0.028137
0.086714	0.099736	0.020184
-0.204971	-0.136775	-0.029181
0.079518	0.094633	0.019104
-0.211589	-0.142037	-0.030219
0.074459	0.090799	0.018297
-0.217461	-0.147143	-0.031220
0.071628	0.088313	0.017781
-0.222458	-0.151978	-0.032162
0.071078	0.087232	0.017567
-0.226492	-0.156446	-0.033027
0.072824	0.087585	0.017662
-0.229516	-0.160490	-0.033804
0.076781	0.089294	0.018051
-0.231395	-0.163942	-0.034462
0.082686	0.092136	0.018688
-0.231901	-0.166567	-0.034953
0.090267	0.095973	0.019541
-0.230956	-0.168273	-0.035258
0.099293	0.100685	0.020581
-0.228570	-0.169030	-0.035371
0.109537	0.106142	0.021779
-0.224805	-0.168843	-0.035295
0.120758	0.112203	0.023104
-0.219755	-0.167777	-0.035042
0.132737	0.118757	0.024532
-0.213599	-0.165925	-0.034632
0.145246	0.125666	0.026032
-0.206536	-0.163368	-0.034082
0.158007	0.132783	0.027573
-0.198774	-0.160215	-0.033416
0.170774	0.139942	0.029119
-0.190514	-0.156574	-0.032655
0.183273	0.146946	0.030630
-0.181925	-0.152530	-0.031817
0.195209	0.153602	0.032064
-0.173174	-0.148177	-0.030920
0.206307	0.159735	0.033384
-0.164438	-0.143623	-0.029985
0.216320	0.165185	0.034556
-0.155889	-0.138976	-0.029035
0.225033	0.169818	0.035553
-0.147694	-0.134344	-0.028092
0.232273	0.173528	0.036352
-0.140019	-0.129842	-0.027177
0.237906	0.176236	0.036935
-0.133012	-0.125570	-0.026310
0.241839	0.177890	0.037294
-0.126847	-0.121686	-0.025522
0.244096	0.178539	0.037435
-0.121798	-0.118456	-0.024863
0.244886	0.178382	0.037400
-0.118091	-0.116016	-0.024364
0.244341	0.177517	0.037210
-0.115841	-0.114434	-0.024043
0.242563	0.176015	0.036882
-0.115086	-0.113740	-0.023905
0.239653	0.173952	0.036431
-0.115814	-0.113926	-0.023951
0.235722	0.171403	0.035874
-0.117973	-0.114962	-0.024173
0.230894	0.168448	0.035228
-0.121478	-0.116797	-0.024561
0.225309	0.165181	0.034515
-0.126222	-0.119371	-0.025103
0.219127	0.161705	0.033755
-0.132072	-0.122597	-0.025780
0.212509	0.158115	0.032969
-0.138875	-0.126381	-0.026574
0.205624	0.154515	0.032181
-0.146467	-0.130629	-0.027463
0.198650	0.151013	0.031413
-0.154680	-0.135225	-0.028425
0.191742	0.147710	0.030687
-0.163347	-0.140069	-0.029439
0.185075	0.144703	0.030024
-0.172292	-0.145050	-0.030481
0.178808	0.142066	0.029440
-0.181319	-0.150046	-0.031527
0.173061	0.139853	0.028947
-0.190233	-0.154953	-0.032554
0.167946	0.138131	0.028559
-0.198872	-0.159703	-0.033549
0.163587	0.136968	0.028290
-0.207110	-0.164196	-0.034491
0.160070	0.136384	0.028146
-0.214798	-0.168341	-0.035361
0.157443	0.136378	0.028125
-0.221798	-0.172060	-0.036144
0.155730	0.136936	0.028226
-0.227990	-0.175282	-0.036824
0.154860	0.137935	0.028425
-0.233169	-0.177857	-0.037372
0.154733	0.139284	0.028702
-0.237192	-0.179698	-0.037768
0.155269	0.140910	0.029042
-0.239984	-0.180765	-0.038003
0.156397	0.142749	0.029428
-0.241511	-0.181051	-0.038077
0.158044	0.144735	0.029849
-0.241777	-0.180568	-0.037991
0.160133	0.146801	0.030289
-0.240814	-0.179349	-0.037752
0.162580	0.148884	0.030735
-0.238685	-0.177446	-0.037370
0.165300	0.150917	0.031172
-0.235473	-0.174924	-0.036859
0.168202	0.152838	0.031588
-0.231278	-0.171858	-0.036233
0.171197	0.154589	0.031969
-0.226224	-0.168337	-0.035511
0.174198	0.156117	0.032305
-0.220441	-0.164449	-0.034711
0.177119	0.157372	0.032585
-0.214067	-0.160291	-0.033852
0.179880	0.158314	0.032800
-0.207246	-0.155962	-0.032955
0.182414	0.158917	0.032945
-0.200121	-0.151587	-0.032046
0.184688	0.159191	0.033020
-0.192896	-0.147282	-0.031147
0.186682	0.159138	0.033027
-0.185803	-0.143242	-0.030298
0.188484	0.158877	0.032989
-0.179063	-0.139593	-0.029525
0.190127	0.158456	0.032916
-0.172828	-0.136410	-0.028846
0.191609	0.157902	0.032813
-0.167219	-0.133746	-0.028272
0.192914	0.157243	0.032687
-0.162335	-0.131627	-0.027810
0.194028	0.156481	0.032538
-0.158210	-0.130053	-0.027460
0.194924	0.155615	0.032366
-0.154859	-0.129008	-0.027220
0.195576	0.154652	0.032172
-0.152282	-0.128471	-0.027085
0.195972	0.153606	0.031959
-0.150469	-0.128413	-0.027049
0.196112	0.152500	0.031733
-0.149402	-0.128802	-0.027108
0.196008	0.151360	0.031498
-0.149058	-0.129606	-0.027253
0.195689	0.150226	0.031262
-0.149401	-0.130780	-0.027477
0.195183	0.149128	0.031033
-0.150384	-0.132278	-0.027769
0.194521	0.148099	0.030818
-0.151955	-0.134055	-0.028122
0.193748	0.147177	0.030624
-0.154051	-0.136054	-0.028523
0.192896	0.146386	0.030456
-0.156609	-0.138229	-0.028963
0.192010	0.145760	0.030322
-0.159557	-0.140524	-0.029431
0.191120	0.145313	0.030225
-0.162819	-0.142884	-0.029915
0.190257	0.145061	0.030168
-0.166315	-0.145259	-0.030405
0.189450	0.145013	0.030152
-0.169969	-0.147597	-0.030891
0.188721	0.145171	0.030180
-0.173704	-0.149853	-0.031363
0.188085	0.145530	0.030249
-0.177446	-0.151985	-0.031812
0.187556	0.146082	0.030358
-0.181129	-0.153955	-0.032231
0.187133	0.146812	0.030504
-0.184695	-0.155735	-0.032612
0.186788	0.147664	0.030676
-0.188043	-0.157261	-0.032944
0.186490	0.148588	0.030863
-0.191094	-0.158488	-0.033216
0.186210	0.149542	0.031057
-0.193785	-0.159390	-0.033422
0.185921	0.150487	0.031249
-0.196071	-0.159953	-0.033559
0.185603	0.151388	0.031432
-0.197919	-0.160172	-0.033625
0.185235	0.152209	0.031598
-0.199309	-0.160051	-0.033622
0.184796	0.152914	0.031740
-0.200227	-0.159600	-0.033550
0.184267	0.153475	0.031852
-0.200675	-0.158837	-0.033413
0.183632	0.153876	0.031931
-0.200673	-0.157803	-0.033218
0.182894	0.154105	0.031974
-0.200251	-0.156544	-0.032976
0.182069	0.154163	0.031982
-0.199455	-0.155100	-0.032694
0.181161	0.154042	0.031953
-0.198324	-0.153509	-0.032379
0.180170	0.153730	0.031884
-0.196888	-0.151803	-0.032038
0.179092	0.153221	0.031775
-0.195220	-0.150067	-0.031687
0.177986	0.152566	0.031636
-0.193411	-0.148374	-0.031341
0.176911	0.151812	0.031476
-0.191533	-0.146777	-0.031012
0.175903	0.150991	0.031302
-0.189641	-0.145310	-0.030707
0.174987	0.150123	0.031119
-0.187779	-0.144008	-0.030433
0.174189	0.149238	0.030933
-0.185988	-0.142898	-0.030197
0.173534	0.148366	0.030751
-0.184309	-0.141997	-0.030001
0.173039	0.147527	0.030576
-0.182768	-0.141313	-0.029849
0.172717	0.146742	0.030412
-0.181384	-0.140849	-0.029741
0.172578	0.146031	0.030265
-0.180172	-0.140602	-0.029676
0.172628	0.145411	0.030138
-0.179141	-0.140564	-0.029654
0.172871	0.144899	0.030033
-0.178294	-0.140723	-0.029672
0.173309	0.144509	0.029955
-0.177630	-0.141062	-0.029727
0.173939	0.144252	0.029905
-0.177147	-0.141563	-0.029815
0.174755	0.144138	0.029886
-0.176841	-0.142211	-0.029934
0.175755	0.144179	0.029900
-0.176703	-0.142982	-0.030079
0.176928	0.144378	0.029946
-0.176721	-0.143852	-0.030245
0.178258	0.144733	0.030026
-0.176892	-0.144788	-0.030426
0.179717	0.145227	0.030135
-0.177177	-0.145745	-0.030613
0.181258	0.145837	0.030269
-0.177541	-0.146699	-0.030801
0.182854	0.146549	0.030423
-0.177962	-0.147624	-0.030984
0.184477	0.147345	0.030596
-0.178419	-0.148499	-0.031159
0.186095	0.148209	0.030782
-0.178896	-0.149304	-0.031321
0.187681	0.149121	0.030978
-0.179380	-0.150025	-0.031468
0.189205	0.150061	0.031179
-0.179855	-0.150649	-0.031596
0.190638	0.151009	0.031382
-0.180313	-0.151168	-0.031705
0.191953	0.151942	0.031581
-0.180743	-0.151573	-0.031791
0.193124	0.152837	0.031771
-0.181137	-0.151862	-0.031856
0.194125	0.153673	0.031948
-0.181490	-0.152032	-0.031897
0.194936	0.154428	0.032108
-0.181796	-0.152086	-0.031915
0.195535	0.155081	0.032246
-0.182053	-0.152026	-0.031912
0.195905	0.155614	0.032357
-0.182258	-0.151857	-0.031886
0.196034	0.156014	0.032441
-0.182415	-0.151589	-0.031841
0.195919	0.156270	0.032493
-0.182526	-0.151233	-0.031777
0.195559	0.156372	0.032513
-0.182600	-0.150809	-0.031700
0.194968	0.156324	0.032500
-0.182654	-0.150339	-0.031613
0.194165	0.156135	0.032457
-0.182701	-0.149844	-0.031520
0.193174	0.155815	0.032386
-0.182755	-0.149343	-0.031425
0.192020	0.155376	0.032290
-0.182826	-0.148855	-0.031332
0.190731	0.154833	0.032172
-0.182923	-0.148394	-0.031244
0.189335	0.154200	0.032034
-0.183052	-0.147973	-0.031163
0.187864	0.153496	0.031881
-0.183216	-0.147602	-0.031092
0.186345	0.152735	0.031716
-0.183414	-0.147286	-0.031030
0.184808	0.151934	0.031543
-0.183643	-0.147029	-0.030981
0.183279	0.151109	0.031365
-0.183898	-0.146834	-0.030943
0.181789	0.150278	0.031186
-0.184174	-0.146700	-0.030916
0.180363	0.149458	0.031009
-0.184461	-0.146622	-0.030900
0.179022	0.148661	0.030838
-0.184749	-0.146594	-0.030894
0.177789	0.147906	0.030676
-0.185028	-0.146615	-0.030897
0.176684	0.147212	0.030528
-0.185297	-0.146683	-0.030909
0.175733	0.146593	0.030395
-0.185550	-0.146796	-0.030929
0.174956	0.146064	0.030282
-0.185781	-0.146945	-0.030957
0.174364	0.145633	0.030191
-0.185979	-0.147122	-0.030989
0.173964	0.145307	0.030122
-0.186137	-0.147318	-0.031025
0.173759	0.145088	0.030076
-0.186246	-0.147524	-0.031063
0.173747	0.144978	0.030053
-0.186299	-0.147729	-0.031101
0.173923	0.144974	0.030054
-0.186290	-0.147928	-0.031137
0.174279	0.145074	0.030077
-0.186217	-0.148113	-0.031171
0.174806	0.145275	0.030121
-0.186079	-0.148279	-0.031201
0.175488	0.145569	0.030186
-0.185875	-0.148420	-0.031225
0.176308	0.145946	0.030268
-0.185606	-0.148531	-0.031244
0.177246	0.146395	0.030366
-0.185277	-0.148610	-0.031256
0.178280	0.146904	0.030477
-0.184893	-0.148657	-0.031262
0.179390	0.147462	0.030598
-0.184462	-0.148672	-0.031262
0.180552	0.148057	0.030727
-0.183993	-0.148657	-0.031256
0.181742	0.148675	0.030860
-0.183496	-0.148614	-0.031245
0.182939	0.149304	0.030996
-0.182983	-0.148548	-0.031229
0.184121	0.149931	0.031132
-0.182467	-0.148462	-0.031210
0.185263	0.150541	0.031264
-0.181958	-0.148350	-0.031186
0.186334	0.151110	0.031386
-0.181453	-0.148211	-0.031157
0.187308	0.151624	0.031497
-0.180959	-0.148050	-0.031124
0.188166	0.152071	0.031594
-0.180485	-0.147875	-0.031088
0.188896	0.152446	0.031675
-0.180045	-0.147694	-0.031051
0.189490	0.152747	0.031740
-0.179651	-0.147516	-0.031015
0.189946	0.152971	0.031789
-0.179314	-0.147348	-0.030981
0.190261	0.153119	0.031821
-0.179046	-0.147199	-0.030952
0.190436	0.153193	0.031837
-0.178853	-0.147076	-0.030927
0.190477	0.153197	0.031837
-0.178744	-0.146983	-0.030910
0.190391	0.153136	0.031824
-0.178723	-0.146928	-0.030900
0.190187	0.153017	0.031798
-0.178793	-0.146913	-0.030898
0.189876	0.152848	0.031761
-0.178954	-0.146940	-0.030906
0.189472	0.152635	0.031715
-0.179203	-0.147010	-0.030922
0.188987	0.152387	0.031661
-0.179536	-0.147119	-0.030946
0.188434	0.152112	0.031601
-0.179944	-0.147266	-0.030978
0.187828	0.151817	0.031536
-0.180420	-0.147447	-0.031018
0.187184	0.151511	0.031469
-0.180952	-0.147656	-0.031063
0.186516	0.151200	0.031401
-0.181528	-0.147888	-0.031113
0.185836	0.150892	0.031334
-0.182135	-0.148135	-0.031166
0.185160	0.150594	0.031268
-0.182760	-0.148391	-0.031220
0.184498	0.150310	0.031206
-0.183387	-0.148649	-0.031275
0.183861	0.150045	0.031147
-0.184005	-0.148900	-0.031329
0.183261	0.149804	0.031094
-0.184598	-0.149140	-0.031380
0.182707	0.149591	0.031047
-0.185156	-0.149359	-0.031427
