## Supplementary material for "Visualising joint force-velocity properties in musculoskeletal models": Code&Data: A03_FB_P02_s0_ctrqOutput.csv

1.033435	0.024079	-0.020349
0.019648	-0.008611	-0.002117
1.045967	0.032297	-0.019083
0.035260	-0.016107	-0.003979
1.052045	0.039321	-0.017845
0.046441	-0.022675	-0.005621
1.051850	0.045333	-0.016597
0.052942	-0.028553	-0.007070
1.045687	0.050539	-0.015313
0.054854	-0.033940	-0.008350
1.034096	0.055115	-0.013977
0.051444	-0.039065	-0.009484
1.017342	0.059255	-0.012578
0.043755	-0.044012	-0.010483
0.996157	0.063043	-0.011117
0.031683	-0.048870	-0.011362
0.971197	0.066576	-0.009596
0.015573	-0.053700	-0.012133
0.943164	0.069932	-0.008019
-0.004148	-0.058537	-0.012810
0.912374	0.073151	-0.006397
-0.026606	-0.063366	-0.013403
0.878649	0.076205	-0.004745
-0.050505	-0.068096	-0.013918
0.840979	0.078974	-0.003086
-0.073477	-0.072510	-0.014350
0.801155	0.081412	-0.001439
-0.095969	-0.076598	-0.014711
0.760015	0.083550	0.000185
-0.117511	-0.080337	-0.015006
0.718399	0.085408	0.001765
-0.137700	-0.083597	-0.015192
0.677132	0.086883	0.003243
-0.156167	-0.086330	-0.015279
0.636970	0.087983	0.004606
-0.172587	-0.088523	-0.015281
0.598595	0.088742	0.005847
-0.186685	-0.090192	-0.015217
0.562606	0.089212	0.006963
-0.198241	-0.091366	-0.015102
0.529512	0.089449	0.007951
-0.207088	-0.092086	-0.014956
0.499727	0.089512	0.008815
-0.213116	-0.092399	-0.014795
0.473566	0.089457	0.009556
-0.216272	-0.092353	-0.014635
0.451245	0.089335	0.010180
-0.216559	-0.091999	-0.014490
0.432884	0.089191	0.010691
-0.214036	-0.091388	-0.014370
0.418512	0.089062	0.011096
-0.208813	-0.090569	-0.014286
0.408070	0.088979	0.011402
-0.201051	-0.089586	-0.014244
0.401420	0.088961	0.011616
-0.190956	-0.088484	-0.014249
0.398354	0.089025	0.011746
-0.178773	-0.087302	-0.014304
0.398603	0.089177	0.011799
-0.164786	-0.086076	-0.014409
0.404896	0.089734	0.011804
-0.149392	-0.084906	-0.014568
0.410583	0.090090	0.011734
-0.132851	-0.083729	-0.014773
0.418500	0.090508	0.011614
-0.115512	-0.082583	-0.015017
0.428232	0.090986	0.011451
-0.097730	-0.081497	-0.015297
0.439357	0.091516	0.011256
-0.079865	-0.080492	-0.015606
0.451451	0.092088	0.011037
-0.062270	-0.079586	-0.015938
0.464098	0.092691	0.010803
-0.045286	-0.078790	-0.016285
0.476901	0.093313	0.010564
-0.029235	-0.078116	-0.016641
0.489481	0.093945	0.010327
-0.014416	-0.077571	-0.016997
0.501489	0.094576	0.010101
-0.001097	-0.077160	-0.017348
0.512612	0.095201	0.009893
0.010489	-0.076883	-0.017686
0.522279	0.095792	0.009708
0.020417	-0.076714	-0.018004
0.530282	0.096334	0.009551
0.028518	-0.076641	-0.018295
0.536484	0.096819	0.009427
0.034632	-0.076658	-0.018554
0.540795	0.097249	0.009340
0.038648	-0.076759	-0.018777
0.543170	0.097628	0.009293
0.040491	-0.076941	-0.018960
0.543607	0.097964	0.009288
0.040133	-0.077197	-0.019102
0.542143	0.098266	0.009328
0.037585	-0.077522	-0.019200
0.538856	0.098545	0.009413
0.032894	-0.077910	-0.019256
0.533858	0.098813	0.009542
0.026142	-0.078354	-0.019268
0.527292	0.099082	0.009717
0.017445	-0.078847	-0.019238
0.519328	0.099364	0.009934
0.006942	-0.079383	-0.019169
0.510158	0.099672	0.010192
-0.005206	-0.079956	-0.019064
0.499866	0.100010	0.010487
-0.018698	-0.080548	-0.018926
0.488471	0.100370	0.010816
-0.033151	-0.081132	-0.018756
0.476177	0.100748	0.011174
-0.048330	-0.081692	-0.018560
0.463198	0.101142	0.011555
-0.064002	-0.082215	-0.018339
0.449750	0.101556	0.011954
-0.079938	-0.082693	-0.018099
0.436048	0.101989	0.012367
-0.095919	-0.083120	-0.017845
0.422306	0.102445	0.012788
-0.111739	-0.083491	-0.017581
0.408723	0.102923	0.013213
-0.127207	-0.083807	-0.017311
0.395482	0.103427	0.013637
-0.142258	-0.084068	-0.017042
0.382743	0.103960	0.014055
-0.156978	-0.084290	-0.016777
0.370864	0.104541	0.014466
-0.171278	-0.084496	-0.016524
-6.640442	-1.154503	0.080073
-6.741914	-1.158813	0.056352
-11.295725	-1.573279	0.171197
-10.778374	-1.973795	0.161067
-13.127325	-2.070785	0.275486
-12.180913	-2.399225	0.284487
-12.573381	-2.354085	0.414505
-11.169597	-2.790873	0.452256
-10.265291	-2.799515	0.606645
-8.559588	-3.426742	0.678108
-9.107337	-2.797006	0.455695
-5.056419	-2.629660	0.660869
-7.552770	-2.726753	0.317978
-2.166255	-1.979476	0.630027
-6.054840	-2.643639	0.180787
0.314894	-1.416571	0.591473
-4.746806	-2.585937	0.043139
2.448430	-0.906932	0.550100
-3.519378	-2.589023	-0.096046
3.681176	-0.529887	0.436234
-1.862132	-2.496902	-0.161079
3.920857	-0.380691	0.273282
0.011847	-2.246940	-0.175752
3.584040	-0.461670	0.108243
1.608907	-1.844779	-0.176306
3.048791	-0.568641	-0.034335
2.837440	-1.573713	-0.177528
2.549623	-0.739745	-0.155151
3.178671	-1.414633	-0.234187
2.446101	-0.862393	-0.229105
3.098482	-1.292474	-0.273583
2.408588	-0.934926	-0.271873
2.848475	-1.196801	-0.299134
2.312546	-0.959183	-0.295704
2.538588	-1.113522	-0.312158
2.135874	-0.944545	-0.305735
2.202397	-1.030015	-0.314874
1.883784	-0.900545	-0.307368
1.848422	-0.939493	-0.311203
1.589434	-0.829985	-0.300674
1.490471	-0.837635	-0.299950
1.272493	-0.737368	-0.286842
1.138664	-0.722943	-0.282313
0.951137	-0.626233	-0.267008
0.802333	-0.595754	-0.259347
0.640161	-0.499872	-0.242242
0.489854	-0.457651	-0.232072
0.350903	-0.361684	-0.213592
0.208023	-0.311179	-0.201516
0.091478	-0.215403	-0.182108
-0.038337	-0.159743	-0.168723
-0.133388	-0.065293	-0.148851
-0.246431	-0.007183	-0.134613
-0.318492	0.084783	-0.114528
-0.415056	0.145252	-0.099815
-0.463266	0.232808	-0.079958
-0.539858	0.291593	-0.065300
-0.565372	0.373522	-0.046074
-0.622644	0.428775	-0.031981
-0.627328	0.504165	-0.013769
-0.666987	0.554264	-0.000698
-0.652954	0.622301	0.016181
-0.657682	0.670424	0.029915
-0.631015	0.729285	0.045269
-0.617259	0.771342	0.057609
-0.579653	0.820609	0.070992
-0.552341	0.855243	0.081610
-0.506482	0.894484	0.092812
-0.469831	0.920722	0.101488
-0.418719	0.949613	0.110426
-0.376446	0.966806	0.117072
-0.322908	0.985216	0.123775
-0.278158	0.993036	0.128414
-0.224617	1.001064	0.132990
-0.179924	0.999489	0.135718
-0.128332	0.997466	0.138324
-0.085652	0.986752	0.139275
-0.037519	0.975217	0.140079
0.001672	0.955855	0.139404
0.045223	0.935524	0.138581
0.080281	0.908198	0.136450
0.118479	0.879918	0.134173
0.148319	0.845471	0.130732
0.180510	0.810215	0.127169
0.204537	0.769597	0.122581
0.230267	0.728419	0.117904
0.248084	0.682668	0.112331
0.267084	0.636679	0.106713
0.278476	0.586888	0.100326
0.290652	0.537235	0.093944
0.295572	0.484529	0.086913
0.300992	0.432374	0.079944
0.299552	0.377887	0.072443
0.298442	0.324381	0.065062
0.290905	0.269232	0.057262
0.283632	0.215500	0.049644
0.270396	0.160773	0.041711
0.257455	0.107889	0.034024
0.239039	0.054613	0.026119
0.221033	0.003584	0.018519
0.198053	-0.047291	0.010793
0.176452	-0.096886	0.003293
0.149803	-0.144787	-0.004128
0.123836	-0.190882	-0.011318
0.093639	-0.234957	-0.018376
0.064595	-0.276663	-0.025093
0.031978	-0.316080	-0.031612
0.000653	-0.352747	-0.037739
-0.033593	-0.386894	-0.043615
-0.066220	-0.418000	-0.049049
-0.101358	-0.446411	-0.054194
-0.134673	-0.471570	-0.058862
-0.169933	-0.493921	-0.063209
-0.203155	-0.512892	-0.067051
-0.237785	-0.529002	-0.070548
-0.270161	-0.541667	-0.073525
-0.303456	-0.551452	-0.076141
-0.334273	-0.557852	-0.078234
-0.365549	-0.561460	-0.079959
-0.394153	-0.561784	-0.081166
-0.422798	-0.559454	-0.082008
-0.448603	-0.554001	-0.082346
-0.474083	-0.546081	-0.082332
-0.496585	-0.535253	-0.081836
-0.518453	-0.522187	-0.081009
-0.537246	-0.506472	-0.079731
-0.555154	-0.488783	-0.078149
-0.569932	-0.468737	-0.076153
-0.583637	-0.447010	-0.073887
-0.594203	-0.423245	-0.071250
-0.603572	-0.398110	-0.068383
-0.609841	-0.371274	-0.065192
-0.614849	-0.343392	-0.061814
-0.616843	-0.314155	-0.058163
-0.617571	-0.284203	-0.054369
-0.615417	-0.253244	-0.050355
-0.612047	-0.221899	-0.046247
-0.605967	-0.189890	-0.041971
-0.598772	-0.157820	-0.037649
-0.589077	-0.125418	-0.033211
-0.578409	-0.093266	-0.028775
-0.565481	-0.061100	-0.024274
-0.551760	-0.029479	-0.019821
-0.536043	0.001858	-0.015352
-0.519752	0.032386	-0.010974
-0.501862	0.062496	-0.006617
-0.483463	0.091407	-0.002404
-0.463756	0.119608	0.001748
-0.443861	0.146393	0.005707
-0.422881	0.172232	0.009562
-0.401900	0.196495	0.013211
-0.380128	0.219597	0.016725
-0.358606	0.240980	0.020004
-0.336552	0.261035	0.023121
-0.315006	0.279257	0.025980
-0.293168	0.296024	0.028655
-0.272084	0.310879	0.031055
-0.250933	0.324193	0.033254
-0.230761	0.335550	0.035168
-0.210729	0.345320	0.036868
-0.191875	0.353123	0.038278
-0.173347	0.359330	0.039469
-0.156169	0.363597	0.040369
-0.139474	0.366294	0.041049
-0.124272	0.367109	0.041443
-0.109683	0.366416	0.041623
-0.096696	0.363928	0.041526
-0.084423	0.360023	0.041225
-0.073831	0.354440	0.040661
-0.064020	0.347558	0.039907
-0.055936	0.339139	0.038907
-0.048671	0.329564	0.037736
-0.043147	0.318611	0.036342
-0.038450	0.306664	0.034796
-0.035477	0.293517	0.033052
-0.033309	0.279552	0.031181
-0.032822	0.264577	0.029138
-0.033090	0.248971	0.026994
-0.034968	0.232552	0.024706
-0.037527	0.215697	0.022346
-0.041602	0.198229	0.019871
-0.046263	0.180520	0.017352
-0.052324	0.162398	0.014748
-0.058856	0.144228	0.012129
-0.066656	0.125840	0.009454
-0.074797	0.107592	0.006793
-0.084059	0.089311	0.004105
-0.093521	0.071347	0.001458
-0.103945	0.053523	-0.001189
-0.114338	0.036198	-0.003761
-0.125513	0.019174	-0.006304
-0.136581	0.002780	-0.008756
-0.148254	-0.013171	-0.011156
-0.159024	-0.028808	-0.013457
-0.170806	-0.043635	-0.015672
-0.181551	-0.057838	-0.017770
-0.193148	-0.071176	-0.019764
-0.203618	-0.083742	-0.021624
-0.214731	-0.095387	-0.023367
-0.224663	-0.106146	-0.024961
-0.235031	-0.115942	-0.026428
-0.244176	-0.124768	-0.027736
-0.253568	-0.132605	-0.028910
-0.261700	-0.139417	-0.029917
-0.269914	-0.145233	-0.030788
-0.276837	-0.149993	-0.031487
-0.283704	-0.153770	-0.032049
-0.289255	-0.156486	-0.032439
-0.294637	-0.158249	-0.032695
-0.298687	-0.158971	-0.032781
-0.302479	-0.158787	-0.032739
-0.304934	-0.157601	-0.032533
-0.307068	-0.155575	-0.032206
-0.307872	-0.152604	-0.031723
-0.308312	-0.148871	-0.031130
-0.307443	-0.144269	-0.030393
-0.306190	-0.138995	-0.029557
-0.303661	-0.132939	-0.028589
-0.300746	-0.126313	-0.027538
-0.296602	-0.119003	-0.026368
-0.292091	-0.111232	-0.025130
-0.286408	-0.102882	-0.023790
-0.280393	-0.094186	-0.022399
-0.273272	-0.085023	-0.020921
-0.265870	-0.075629	-0.019409
-0.257439	-0.065882	-0.017828
-0.248789	-0.056022	-0.016229
-0.239194	-0.045923	-0.014579
-0.229451	-0.035826	-0.012928
-0.218852	-0.025601	-0.011243
-0.208185	-0.015490	-0.009574
-0.196753	-0.005359	-0.007886
-0.185339	0.004553	-0.006230
-0.173117	0.014286	-0.004575
-0.160976	0.023655	-0.002967
-0.148265	0.032864	-0.001370
-0.135688	0.041628	0.000165
-0.122615	0.050153	0.001680
-0.109542	0.058208	0.003142
-0.096329	0.065889	0.004551
-0.083122	0.073057	0.005896
-0.069893	0.079780	0.007179
-0.056730	0.085948	0.008387
-0.043625	0.091619	0.009527
-0.030654	0.096705	0.010583
-0.017804	0.101258	0.011565
-0.005155	0.105206	0.012459
0.007323	0.108602	0.013273
0.019828	0.111379	0.013997
0.032110	0.113599	0.014638
0.044143	0.115213	0.015188
0.055914	0.116278	0.015654
0.067383	0.116758	0.016030
0.078558	0.116709	0.016323
0.089388	0.116105	0.016527
0.099898	0.115005	0.016652
0.110030	0.113391	0.016693
0.119824	0.111321	0.016659
0.129299	0.108784	0.016545
0.138981	0.105838	0.016364
0.147948	0.102468	0.016109
0.156853	0.098753	0.015795
0.165144	0.094647	0.015414
0.173180	0.090176	0.014985
0.180045	0.085946	0.014501
0.187580	0.080922	0.013969
0.193677	0.075914	0.013398
0.200468	0.070347	0.012784
0.205824	0.064706	0.012139
0.209935	0.058768	0.011425
0.212465	0.052820	0.010682
0.213711	0.046648	0.009881
0.213560	0.040512	0.009061
0.212150	0.034217	0.008195
0.209522	0.028006	0.007319
0.205687	0.021714	0.006408
0.200812	0.015559	0.005498
0.194830	0.009384	0.004564
0.187981	0.003400	0.003640
0.180150	-0.002548	0.002703
0.171705	-0.008303	0.001786
0.162406	-0.013978	0.000864
0.152570	-0.019348	-0.000027
0.142043	-0.024579	-0.000914
0.131145	-0.029471	-0.001762
0.119705	-0.034177	-0.002597
0.108067	-0.038513	-0.003386
0.096031	-0.042627	-0.004154
0.083962	-0.046346	-0.004870
0.071632	-0.049815	-0.005560
0.059428	-0.052873	-0.006191
0.047094	-0.055662	-0.006791
0.035030	-0.058028	-0.007329
0.022958	-0.060116	-0.007831
0.011287	-0.061779	-0.008268
-0.000281	-0.063162	-0.008666
-0.011337	-0.064122	-0.008998
-0.022368	-0.064802	-0.009289
-0.032663	-0.065077	-0.009513
-0.042790	-0.065083	-0.009697
-0.052155	-0.064700	-0.009813
-0.061276	-0.064068	-0.009890
-0.069619	-0.063068	-0.009900
-0.077588	-0.061846	-0.009874
-0.084728	-0.060279	-0.009784
-0.091440	-0.058520	-0.009659
-0.097286	-0.056447	-0.009474
-0.102654	-0.054218	-0.009258
-0.107100	-0.051747	-0.008986
-0.111063	-0.049165	-0.008688
-0.114151	-0.046321	-0.008340
-0.116708	-0.043391	-0.007969
-0.118420	-0.040243	-0.007554
-0.119601	-0.037040	-0.007122
-0.119969	-0.033658	-0.006650
-0.119829	-0.030255	-0.006168
-0.118913	-0.026714	-0.005652
-0.117529	-0.023189	-0.005132
-0.115417	-0.019563	-0.004585
-0.112891	-0.015990	-0.004040
-0.109693	-0.012354	-0.003473
-0.106145	-0.008806	-0.002914
-0.101987	-0.005231	-0.002341
-0.097551	-0.001777	-0.001781
-0.092576	0.001670	-0.001212
-0.087439	0.004985	-0.000663
-0.081819	0.008265	-0.000110
-0.076086	0.011358	0.000418
-0.069944	0.014385	0.000945
-0.063772	0.017201	0.001442
-0.057268	0.019924	0.001934
-0.050815	0.022416	0.002391
-0.044104	0.024796	0.002838
-0.037524	0.026928	0.003247
-0.030756	0.028933	0.003644
-0.024196	0.030679	0.003999
-0.017514	0.032287	0.004339
-0.011112	0.033629	0.004635
-0.004652	0.034828	0.004914
0.001466	0.035758	0.005148
0.007594	0.036546	0.005364
0.013347	0.037064	0.005533
0.019034	0.037445	0.005683
0.024292	0.037563	0.005788
0.029443	0.037551	0.005873
0.034133	0.037286	0.005913
0.038691	0.036903	0.005935
0.042741	0.036279	0.005912
0.046625	0.035552	0.005872
0.049979	0.034599	0.005791
0.053141	0.033562	0.005693
0.055760	0.032316	0.005556
0.058172	0.031000	0.005407
0.060009	0.029511	0.005219
0.061638	0.027985	0.005022
0.062728	0.026277	0.004791
0.063596	0.024548	0.004553
0.063951	0.022659	0.004285
0.064084	0.020772	0.004013
0.063734	0.018751	0.003714
0.063178	0.016753	0.003416
0.062164	0.014641	0.003094
0.060969	0.012576	0.002776
0.059348	0.010422	0.002439
0.057579	0.008335	0.002109
0.055416	0.006182	0.001763
0.053145	0.004116	0.001429
0.050518	0.002007	0.001082
0.047824	0.000005	0.000750
0.044813	-0.002022	0.000409
0.041803	-0.003936	0.000086
0.038482	-0.005844	-0.000243
0.035220	-0.007620	-0.000550
0.031678	-0.009376	-0.000861
0.028249	-0.010982	-0.001147
0.024576	-0.012558	-0.001433
0.021063	-0.013969	-0.001693
0.017343	-0.015340	-0.001952
0.013825	-0.016536	-0.002181
0.010137	-0.017684	-0.002407
0.006692	-0.018650	-0.002603
0.003111	-0.019562	-0.002794
-0.000192	-0.020288	-0.002952
-0.003599	-0.020958	-0.003106
-0.006708	-0.021438	-0.003227
-0.009884	-0.021864	-0.003341
-0.012732	-0.022100	-0.003423
-0.015624	-0.022285	-0.003498
-0.018164	-0.022283	-0.003541
-0.020728	-0.022235	-0.003577
-0.022925	-0.022005	-0.003581
-0.025132	-0.021736	-0.003580
-0.026954	-0.021294	-0.003547
-0.028773	-0.020821	-0.003510
-0.030200	-0.020184	-0.003442
-0.031614	-0.019526	-0.003372
-0.032632	-0.018715	-0.003272
-0.033634	-0.017895	-0.003171
-0.034242	-0.016935	-0.003043
-0.034826	-0.015986	-0.002915
-0.035036	-0.014902	-0.002762
-0.035217	-0.013840	-0.002611
-0.035040	-0.012658	-0.002437
-0.034839	-0.011510	-0.002268
-0.034296	-0.010257	-0.002078
-0.033740	-0.009051	-0.001894
-0.032858	-0.007755	-0.001692
-0.031980	-0.006518	-0.001498
-0.030794	-0.005206	-0.001288
-0.029632	-0.003966	-0.001090
-0.028180	-0.002663	-0.000877
-0.026776	-0.001446	-0.000677
-0.025100	-0.000178	-0.000466
-0.023497	0.000992	-0.000269
-0.021654	0.002207	-0.000063
-0.019896	0.003310	0.000126
-0.017922	0.004443	0.000323
-0.016056	0.005457	0.000501
-0.013996	0.006491	0.000686
-0.012071	0.007398	0.000850
-0.009971	0.008316	0.001019
-0.008033	0.009102	0.001166
-0.005937	0.009892	0.001316
-0.004027	0.010545	0.001444
-0.001978	0.011197	0.001574
-0.000139	0.011708	0.001681
0.001826	0.012216	0.001789
0.003560	0.012582	0.001873
0.005405	0.012943	0.001958
0.007000	0.013161	0.002019
0.008693	0.013375	0.002081
0.010121	0.013448	0.002117
0.011636	0.013517	0.002155
0.012872	0.013449	0.002168
0.014189	0.013381	0.002183
0.015218	0.013178	0.002173
0.016319	0.012981	0.002165
0.017125	0.012654	0.002133
0.018000	0.012338	0.002104
0.018575	0.011898	0.002052
0.019217	0.011476	0.002004
0.019559	0.010937	0.001933
0.019968	0.010422	0.001867
0.020077	0.009798	0.001780
0.020251	0.009209	0.001698
0.020140	0.008516	0.001597
0.020093	0.007864	0.001503
0.019770	0.007117	0.001390
0.019516	0.006420	0.001285
0.018997	0.005636	0.001164
0.018554	0.004909	0.001052
0.017857	0.004104	0.000924
0.017246	0.003366	0.000807
0.016393	0.002557	0.000676
0.015638	0.001822	0.000557
0.014652	0.001024	0.000425
0.013777	0.000309	0.000307
0.012685	-0.000462	0.000176
0.011720	-0.001146	0.000061
0.010547	-0.001877	-0.000065
0.009515	-0.002514	-0.000174
0.008288	-0.003193	-0.000294
0.007218	-0.003772	-0.000396
0.005963	-0.004387	-0.000508
0.004880	-0.004898	-0.000601
0.003624	-0.005441	-0.000702
0.002554	-0.005876	-0.000784
0.001320	-0.006339	-0.000873
0.000286	-0.006691	-0.000943
-0.000901	-0.007069	-0.001019
-0.001878	-0.007335	-0.001076
-0.002999	-0.007626	-0.001139
-0.003898	-0.007802	-0.001181
-0.004935	-0.008003	-0.001230
-0.005739	-0.008091	-0.001258
-0.006675	-0.008204	-0.001292
-0.007372	-0.008203	-0.001306
-0.008194	-0.008229	-0.001326
-0.008771	-0.008145	-0.001325
-0.009470	-0.008088	-0.001331
-0.009920	-0.007924	-0.001317
-0.010489	-0.007791	-0.001309
-0.010805	-0.007553	-0.001282
-0.011240	-0.007349	-0.001262
-0.011421	-0.007045	-0.001223
-0.011721	-0.006779	-0.001192
-0.011767	-0.006417	-0.001142
-0.011934	-0.006098	-0.001101
-0.011849	-0.005687	-0.001041
-0.011887	-0.005325	-0.000991
-0.011677	-0.004875	-0.000924
-0.011594	-0.004479	-0.000866
-0.011267	-0.004000	-0.000793
-0.011072	-0.003579	-0.000730
-0.010640	-0.003082	-0.000651
-0.010344	-0.002647	-0.000585
-0.009817	-0.002141	-0.000503
-0.009434	-0.001703	-0.000434
-0.008827	-0.001198	-0.000351
-0.008371	-0.000765	-0.000281
-0.007697	-0.000271	-0.000198
-0.007182	0.000146	-0.000130
-0.006458	0.000622	-0.000048
-0.005902	0.001016	0.000018
-0.005141	0.001465	0.000096
-0.004558	0.001828	0.000159
-0.003777	0.002241	0.000232
-0.003183	0.002567	0.000290
-0.002396	0.002939	0.000358
-0.001806	0.003221	0.000409
-0.001027	0.003548	0.000471
-0.000455	0.003782	0.000515
0.000301	0.004059	0.000570
0.000842	0.004241	0.000606
0.001563	0.004466	0.000653
0.002061	0.004595	0.000681
0.002735	0.004766	0.000719
0.003181	0.004840	0.000739
0.003798	0.004957	0.000768
0.004182	0.004977	0.000779
0.004735	0.005040	0.000799
0.005050	0.005008	0.000801
0.005532	0.005019	0.000813
0.005773	0.004936	0.000807
0.006179	0.004898	0.000810
0.006341	0.004767	0.000796
0.006668	0.004684	0.000791
0.006751	0.004510	0.000769
0.006999	0.004386	0.000757
0.007001	0.004173	0.000728
0.007169	0.004013	0.000709
0.007094	0.003767	0.000674
0.007184	0.003577	0.000649
0.007032	0.003303	0.000608
0.007050	0.003088	0.000579
0.006827	0.002793	0.000534
0.006776	0.002560	0.000500
0.006488	0.002248	0.000451
0.006375	0.002003	0.000415
0.006028	0.001682	0.000363
0.005861	0.001430	0.000325
0.005463	0.001106	0.000272
0.005250	0.000854	0.000233
0.004810	0.000532	0.000179
0.004558	0.000286	0.000140
0.004085	-0.000027	0.000086
0.003805	-0.000263	0.000048
0.003308	-0.000563	-0.000004
0.003009	-0.000783	-0.000041
0.002497	-0.001064	-0.000090
0.002188	-0.001263	-0.000124
0.001669	-0.001523	-0.000171
0.001360	-0.001698	-0.000202
0.000844	-0.001931	-0.000245
0.000542	-0.002079	-0.000272
0.000037	-0.002283	-0.000311
-0.000249	-0.002401	-0.000333
-0.000735	-0.002575	-0.000368
-0.000998	-0.002660	-0.000385
-0.001459	-0.002802	-0.000415
-0.001692	-0.002855	-0.000427
-0.002121	-0.002963	-0.000452
-0.002318	-0.002983	-0.000459
-0.002710	-0.003059	-0.000478
-0.002868	-0.003045	-0.000479
-0.003218	-0.003089	-0.000493
-0.003332	-0.003044	-0.000489
-0.003639	-0.003056	-0.000498
-0.003706	-0.002980	-0.000489
-0.003966	-0.002963	-0.000493
-0.003986	-0.002860	-0.000479
-0.004199	-0.002816	-0.000478
-0.004170	-0.002686	-0.000459
-0.004335	-0.002619	-0.000454
-0.004259	-0.002467	-0.000432
-0.004378	-0.002378	-0.000422
-0.004256	-0.002206	-0.000396
-0.004329	-0.002100	-0.000383
-0.004163	-0.001913	-0.000354
-0.004195	-0.001793	-0.000339
-0.003988	-0.001594	-0.000307
-0.003982	-0.001464	-0.000289
-0.003738	-0.001256	-0.000256
-0.003697	-0.001120	-0.000236
-0.003421	-0.000908	-0.000201
-0.003351	-0.000769	-0.000181
-0.003047	-0.000556	-0.000145
-0.002952	-0.000418	-0.000124
-0.002626	-0.000207	-0.000088
-0.002512	-0.000074	-0.000068
-0.002169	0.000130	-0.000032
-0.002041	0.000256	-0.000013
-0.001686	0.000451	0.000022
-0.001551	0.000566	0.000040
-0.001190	0.000749	0.000073
-0.001052	0.000851	0.000090
-0.000689	0.001020	0.000121
-0.000555	0.001106	0.000136
-0.000196	0.001258	0.000165
-0.000069	0.001327	0.000177
0.000280	0.001462	0.000203
0.000394	0.001512	0.000212
0.000731	0.001627	0.000236
0.000828	0.001657	0.000242
0.001147	0.001753	0.000262
0.001225	0.001763	0.000265
0.001523	0.001839	0.000283
0.001578	0.001829	0.000282
0.001853	0.001885	0.000296
0.001882	0.001855	0.000293
0.002131	0.001891	0.000304
0.002132	0.001842	0.000297
0.002354	0.001860	0.000304
0.002327	0.001792	0.000295
0.002521	0.001793	0.000299
0.002464	0.001708	0.000287
0.002629	0.001693	0.000288
0.002544	0.001593	0.000273
0.002681	0.001564	0.000272
0.002567	0.001451	0.000255
0.002677	0.001410	0.000252
0.002535	0.001286	0.000232
0.002619	0.001235	0.000227
0.002452	0.001102	0.000205
0.002511	0.001044	0.000199
0.002321	0.000904	0.000175
0.002359	0.000840	0.000168
0.002147	0.000695	0.000143
0.002166	0.000628	0.000135
0.001936	0.000482	0.000110
0.001939	0.000414	0.000101
0.001694	0.000267	0.000076
0.001683	0.000201	0.000066
0.001426	0.000057	0.000041
0.001406	-0.000006	0.000032
0.001140	-0.000146	0.000007
0.001114	-0.000204	-0.000001
0.000843	-0.000338	-0.000025
0.000813	-0.000389	-0.000033
0.000540	-0.000515	-0.000056
0.000511	-0.000557	-0.000062
0.000238	-0.000674	-0.000084
0.000213	-0.000707	-0.000089
-0.000057	-0.000814	-0.000110
-0.000075	-0.000835	-0.000113
-0.000338	-0.000931	-0.000132
-0.000348	-0.000941	-0.000134
-0.000601	-0.001025	-0.000151
-0.000600	-0.001022	-0.000150
-0.000842	-0.001095	-0.000166
-0.000827	-0.001080	-0.000163
-0.001057	-0.001140	-0.000177
-0.001027	-0.001113	-0.000172
-0.001241	-0.001161	-0.000184
-0.001195	-0.001121	-0.000178
-0.001394	-0.001158	-0.000187
-0.001330	-0.001107	-0.000179
-0.001512	-0.001132	-0.000186
-0.001431	-0.001070	-0.000176
-0.001596	-0.001086	-0.000182
-0.001497	-0.001014	-0.000170
-0.001645	-0.001020	-0.000175
-0.001528	-0.000939	-0.000161
-0.001660	-0.000937	-0.000164
-0.001526	-0.000848	-0.000149
-0.001642	-0.000839	-0.000151
-0.001491	-0.000744	-0.000134
-0.001592	-0.000729	-0.000135
-0.001427	-0.000629	-0.000117
-0.001514	-0.000610	-0.000117
-0.001335	-0.000506	-0.000099
-0.001410	-0.000484	-0.000098
-0.001218	-0.000377	-0.000079
-0.001283	-0.000355	-0.000078
-0.001081	-0.000247	-0.000059
-0.001137	-0.000224	-0.000057
-0.000926	-0.000117	-0.000038
-0.000976	-0.000095	-0.000036
-0.000758	0.000010	-0.000017
-0.000803	0.000029	-0.000015
-0.000581	0.000132	0.000004
-0.000624	0.000148	0.000005
-0.000399	0.000247	0.000023
-0.000441	0.000257	0.000024
-0.000215	0.000352	0.000041
-0.000258	0.000357	0.000041
-0.000033	0.000445	0.000058
-0.000080	0.000444	0.000057
0.000142	0.000526	0.000073
0.000090	0.000518	0.000071
0.000308	0.000594	0.000086
0.000250	0.000579	0.000083
0.000462	0.000647	0.000097
0.000397	0.000624	0.000092
0.000602	0.000685	0.000105
0.000527	0.000655	0.000099
0.000724	0.000708	0.000111
0.000639	0.000671	0.000104
0.000828	0.000717	0.000115
0.000733	0.000672	0.000106
0.000911	0.000711	0.000116
0.000805	0.000659	0.000106
0.000974	0.000692	0.000115
0.000857	0.000633	0.000104
0.001016	0.000660	0.000112
0.000888	0.000595	0.000100
0.001037	0.000617	0.000106
0.000898	0.000547	0.000094
0.001038	0.000564	0.000099
0.000888	0.000489	0.000086
0.001018	0.000502	0.000091
0.000859	0.000424	0.000077
0.000981	0.000434	0.000081
0.000812	0.000352	0.000066
0.000927	0.000360	0.000070
0.000750	0.000276	0.000055
0.000858	0.000283	0.000058
0.000674	0.000198	0.000042
0.000776	0.000204	0.000046
0.000586	0.000118	0.000030
0.000683	0.000125	0.000033
0.000488	0.000039	0.000017
0.000583	0.000047	0.000020
0.000384	-0.000037	0.000004
0.000476	-0.000028	0.000008
0.000274	-0.000110	-0.000008
0.000366	-0.000098	-0.000004
0.000163	-0.000178	-0.000020
0.000255	-0.000163	-0.000015
0.000052	-0.000240	-0.000030
0.000146	-0.000222	-0.000026
-0.000057	-0.000295	-0.000040
0.000039	-0.000273	-0.000035
-0.000162	-0.000342	-0.000049
-0.000061	-0.000316	-0.000043
-0.000260	-0.000381	-0.000056
-0.000155	-0.000350	-0.000050
-0.000350	-0.000411	-0.000063
-0.000240	-0.000375	-0.000055
-0.000430	-0.000432	-0.000067
-0.000314	-0.000391	-0.000059
-0.000500	-0.000444	-0.000070
-0.000377	-0.000398	-0.000061
-0.000558	-0.000446	-0.000072
-0.000429	-0.000396	-0.000063
-0.000604	-0.000441	-0.000073
-0.000468	-0.000386	-0.000062
-0.000637	-0.000427	-0.000072
-0.000494	-0.000369	-0.000060
-0.000658	-0.000406	-0.000069
-0.000507	-0.000344	-0.000057
-0.000666	-0.000378	-0.000066
-0.000508	-0.000313	-0.000053
-0.000661	-0.000344	-0.000061
-0.000497	-0.000276	-0.000048
-0.000645	-0.000305	-0.000056
-0.000475	-0.000235	-0.000042
-0.000619	-0.000263	-0.000050
-0.000443	-0.000191	-0.000036
-0.000583	-0.000217	-0.000043
-0.000402	-0.000144	-0.000029
-0.000538	-0.000170	-0.000035
-0.000352	-0.000096	-0.000021
-0.000486	-0.000122	-0.000028
-0.000296	-0.000048	-0.000013
-0.000428	-0.000074	-0.000020
-0.000235	-0.000000	-0.000006
-0.000365	-0.000027	-0.000012
-0.000170	0.000046	0.000002
-0.000300	0.000017	-0.000005
-0.000104	0.000090	0.000009
-0.000233	0.000059	0.000002
-0.000036	0.000130	0.000016
-0.000167	0.000098	0.000009
0.000031	0.000167	0.000023
-0.000101	0.000132	0.000015
0.000097	0.000199	0.000028
-0.000038	0.000162	0.000020
0.000159	0.000226	0.000034
0.000021	0.000186	0.000025
0.000217	0.000249	0.000038
0.000076	0.000205	0.000029
0.000269	0.000265	0.000041
0.000124	0.000219	0.000032
0.000316	0.000276	0.000044
0.000167	0.000227	0.000034
0.000356	0.000282	0.000046
0.000202	0.000230	0.000035
0.000388	0.000283	0.000046
0.000230	0.000228	0.000035
0.000414	0.000278	0.000046
0.000251	0.000220	0.000035
0.000431	0.000268	0.000046
0.000264	0.000208	0.000034
0.000441	0.000254	0.000044
0.000269	0.000192	0.000032
0.000443	0.000236	0.000042
0.000266	0.000172	0.000029
0.000438	0.000215	0.000039
0.000257	0.000149	0.000026
0.000426	0.000191	0.000035
0.000241	0.000124	0.000022
0.000408	0.000165	0.000031
0.000219	0.000096	0.000018
0.000384	0.000137	0.000027
0.000192	0.000067	0.000014
0.000355	0.000108	0.000023
0.000160	0.000038	0.000009
0.000323	0.000079	0.000018
0.000125	0.000009	0.000004
0.000287	0.000050	0.000013
0.000087	-0.000020	-0.000000
0.000248	0.000022	0.000009
0.000047	-0.000048	-0.000005
0.000209	-0.000005	0.000004
0.000006	-0.000074	-0.000010
0.000168	-0.000030	0.000000
-0.000035	-0.000098	-0.000014
0.000128	-0.000052	-0.000004
-0.000076	-0.000120	-0.000017
0.000089	-0.000072	-0.000007
-0.000115	-0.000138	-0.000021
0.000052	-0.000090	-0.000010
-0.000152	-0.000154	-0.000024
0.000018	-0.000104	-0.000013
-0.000186	-0.000167	-0.000026
-0.000014	-0.000114	-0.000015
-0.000217	-0.000176	-0.000028
-0.000042	-0.000122	-0.000017
-0.000244	-0.000182	-0.000030
-0.000066	-0.000126	-0.000018
-0.000266	-0.000185	-0.000031
-0.000086	-0.000126	-0.000019
-0.000285	-0.000184	-0.000031
-0.000101	-0.000124	-0.000019
-0.000298	-0.000181	-0.000031
-0.000111	-0.000119	-0.000018
-0.000308	-0.000174	-0.000030
-0.000117	-0.000111	-0.000017
-0.000312	-0.000165	-0.000029
-0.000118	-0.000100	-0.000016
-0.000312	-0.000154	-0.000028
-0.000115	-0.000087	-0.000014
-0.000308	-0.000140	-0.000026
-0.000108	-0.000073	-0.000012
-0.000299	-0.000125	-0.000024
-0.000096	-0.000057	-0.000010
-0.000287	-0.000109	-0.000021
-0.000082	-0.000040	-0.000007
-0.000272	-0.000092	-0.000019
-0.000064	-0.000022	-0.000005
-0.000254	-0.000075	-0.000016
-0.000044	-0.000005	-0.000002
-0.000234	-0.000057	-0.000013
-0.000022	0.000013	0.000001
-0.000212	-0.000040	-0.000010
0.000002	0.000031	0.000004
-0.000189	-0.000023	-0.000008
0.000027	0.000047	0.000007
-0.000165	-0.000007	-0.000005
0.000052	0.000063	0.000009
-0.000140	0.000008	-0.000002
0.000077	0.000077	0.000012
-0.000117	0.000021	-0.000000
0.000102	0.000090	0.000014
-0.000094	0.000033	0.000002
0.000125	0.000101	0.000016
-0.000072	0.000042	0.000004
0.000147	0.000110	0.000018
-0.000052	0.000050	0.000005
0.000167	0.000117	0.000019
-0.000034	0.000056	0.000007
0.000185	0.000123	0.000021
-0.000018	0.000060	0.000007
0.000201	0.000126	0.000021
-0.000005	0.000062	0.000008
0.000214	0.000127	0.000022
0.000006	0.000062	0.000008
0.000225	0.000126	0.000022
0.000014	0.000060	0.000008
