## Supplementary material for "Visualising joint force-velocity properties in musculoskeletal models": Code&Data: A03_FB_P02_s1_ctrqOutput.csv

-0.883067	-0.268006	-0.039267
-0.019414	-0.004703	-0.000668
-0.895070	-0.272904	-0.040023
-0.035406	-0.008527	-0.001181
-0.901966	-0.276149	-0.040559
-0.047703	-0.011298	-0.001525
-0.903787	-0.277803	-0.040875
-0.056494	-0.012932	-0.001694
-0.900289	-0.277898	-0.040970
-0.060976	-0.013409	-0.001688
-0.892512	-0.276536	-0.040855
-0.061549	-0.012705	-0.001510
-0.880397	-0.273810	-0.040539
-0.058338	-0.010869	-0.001167
-0.864358	-0.269825	-0.040036
-0.051553	-0.007976	-0.000674
-0.844871	-0.264710	-0.039363
-0.041481	-0.004121	-0.000044
-0.822461	-0.258610	-0.038540
-0.028478	0.000582	0.000705
-0.797684	-0.251671	-0.037588
-0.012951	0.005996	0.001551
-0.771110	-0.243968	-0.036536
0.004384	0.011902	0.002477
-0.742731	-0.235682	-0.035406
0.023266	0.018201	0.003461
-0.712679	-0.226995	-0.034221
0.042023	0.024639	0.004473
-0.681303	-0.218013	-0.033000
0.060201	0.031025	0.005485
-0.649239	-0.208884	-0.031763
0.077388	0.037189	0.006470
-0.617122	-0.199763	-0.030531
0.093224	0.042983	0.007403
-0.585562	-0.190807	-0.029322
0.107395	0.048274	0.008263
-0.555131	-0.182163	-0.028154
0.119638	0.052945	0.009029
-0.526349	-0.173968	-0.027044
0.129739	0.056901	0.009685
-0.499674	-0.166344	-0.026007
0.137537	0.060065	0.010215
-0.475493	-0.159398	-0.025057
0.142920	0.062380	0.010611
-0.454114	-0.153220	-0.024206
0.145825	0.063810	0.010865
-0.435769	-0.147880	-0.023464
0.146240	0.064340	0.010975
-0.420607	-0.143428	-0.022839
0.144199	0.063974	0.010941
-0.408699	-0.139897	-0.022336
0.139784	0.062736	0.010767
-0.400041	-0.137297	-0.021958
0.133117	0.060666	0.010459
-0.394560	-0.135619	-0.021706
0.124362	0.057820	0.010025
-0.392117	-0.134838	-0.021578
0.113721	0.054267	0.009478
-0.392516	-0.134908	-0.021568
0.101425	0.050088	0.008830
-0.395513	-0.135771	-0.021671
0.086044	0.045317	0.008091
-0.399083	-0.137216	-0.021872
0.071327	0.040045	0.007280
-0.406464	-0.139360	-0.022165
0.055783	0.034509	0.006411
-0.415489	-0.142085	-0.022539
0.039726	0.028769	0.005503
-0.425806	-0.145264	-0.022981
0.023471	0.022915	0.004573
-0.437052	-0.148784	-0.023475
0.005476	0.017019	0.003634
-0.446939	-0.152409	-0.024002
-0.010174	0.011091	0.002700
-0.458768	-0.156170	-0.024551
-0.025378	0.005412	0.001790
-0.470083	-0.159962	-0.025108
-0.039972	-0.000002	0.000916
-0.480605	-0.163644	-0.025655
-0.056398	-0.005348	0.000081
-0.487186	-0.166710	-0.026166
-0.068948	-0.010195	-0.000698
-0.495429	-0.169686	-0.026638
-0.080160	-0.014576	-0.001415
-0.504780	-0.172451	-0.027064
-0.090054	-0.018440	-0.002057
-0.509501	-0.174573	-0.027421
-0.095321	-0.021535	-0.002614
-0.515701	-0.176536	-0.027723
-0.098709	-0.023922	-0.003077
-0.517339	-0.177857	-0.027951
-0.103134	-0.025941	-0.003456
-0.517188	-0.178532	-0.028098
-0.108883	-0.027695	-0.003757
-0.515243	-0.178554	-0.028159
-0.111708	-0.028629	-0.003967
-0.505306	-0.177500	-0.028113
-0.113492	-0.029471	-0.004112
-0.500465	-0.176277	-0.027993
-0.110137	-0.029409	-0.004161
-0.493456	-0.174517	-0.027799
-0.105045	-0.028666	-0.004123
-0.484985	-0.172349	-0.027535
-0.101171	-0.027439	-0.004010
-0.472191	-0.169551	-0.027193
-0.092926	-0.025826	-0.003829
-0.461333	-0.166470	-0.026800
-0.083360	-0.023648	-0.003577
-0.455429	-0.163363	-0.026376
-0.070652	-0.020949	-0.003253
-0.438370	-0.159726	-0.025897
-0.058964	-0.017836	-0.002879
-0.425276	-0.156108	-0.025397
-0.046486	-0.014514	-0.002464
-0.411860	-0.152328	-0.024877
-0.033410	-0.011005	-0.002015
-0.398323	-0.148478	-0.024347
-0.019921	-0.007357	-0.001541
-0.384861	-0.144630	-0.023816
-0.006200	-0.003622	-0.001052
-0.371661	-0.140852	-0.023295
0.002883	-0.000322	-0.000576
-0.353824	-0.136595	-0.022757
0.016535	0.003225	-0.000101
-0.341419	-0.132922	-0.022261
0.029751	0.006733	0.000368
-0.329563	-0.129480	-0.021795
0.038239	0.009814	0.000801
-0.313977	-0.125835	-0.021333
0.050279	0.012768	0.001206
-0.307436	-0.122945	-0.020938
0.065560	0.015974	0.001605
-0.302638	-0.120885	-0.020616
0.080954	0.019352	0.001999
-0.298811	-0.119295	-0.020361
0.095509	0.022576	0.002372
-0.295208	-0.117967	-0.020164
0.105115	0.025406	0.002705
-0.289431	-0.116939	-0.020019
0.117377	0.027802	0.002997
-0.283792	-0.116027	-0.019922
0.120861	0.029627	0.003230
-0.275668	-0.115148	-0.019853
0.120599	0.030126	0.003367
-0.271831	-0.114406	-0.019819
0.126058	0.031087	0.003491
-0.268910	-0.114109	-0.019835
0.130840	0.031906	0.003582
-0.270391	-0.114250	-0.019906
0.138764	0.032824	0.003660
-0.269042	-0.114889	-0.020028
0.132854	0.032820	0.003667
-0.258230	-0.114577	-0.020113
0.130739	0.032234	0.003616
-0.256998	-0.114696	-0.020235
0.132293	0.031792	0.003555
-0.250884	-0.114769	-0.020360
0.134965	0.031570	0.003486
-0.255461	-0.115719	-0.020547
0.141549	0.031745	0.003440
-0.264859	-0.117433	-0.020795
0.149329	0.032608	0.003445
-0.268573	-0.119707	-0.021088
0.149474	0.033122	0.003443
-0.259861	-0.120357	-0.021299
0.146366	0.032394	0.003379
-0.258109	-0.120656	-0.021486
0.152977	0.032429	0.003360
-0.269907	-0.122068	-0.021738
0.167821	0.033622	0.003429
-0.288299	-0.125078	-0.022089
0.183334	0.035850	0.003600
-0.289930	-0.127269	-0.022400
0.191586	0.038001	0.003799
-0.291621	-0.129687	-0.022720
0.188327	0.039471	0.003988
-0.279192	-0.129753	-0.022899
0.176928	0.039134	0.004084
-0.268389	-0.128653	-0.022971
0.179057	0.039851	0.004229
-0.262546	-0.128460	-0.023048
0.181083	0.040555	0.004387
-0.255014	-0.127761	-0.023065
0.172628	0.039805	0.004476
-0.233554	-0.125297	-0.022931
0.166781	0.039872	0.004580
-0.238849	-0.124214	-0.022837
0.194675	0.043197	0.004898
-0.246217	-0.125366	-0.022857
0.200388	0.045504	0.005209
-8.642436	-0.854330	-0.038934
-7.458388	-0.574380	-0.026677
-13.366306	-1.536253	-0.096862
-12.961630	-1.250266	-0.050035
-17.163129	-2.188983	-0.119819
-17.450697	-2.001890	-0.043761
-20.295998	-2.804915	-0.106032
-20.917894	-2.728337	-0.007495
-22.709449	-3.377186	-0.062185
-23.441923	-3.371978	0.053378
-19.920770	-2.871808	-0.018810
-19.220265	-2.776966	0.052329
-16.773245	-2.414716	0.018636
-15.579594	-2.211276	0.056505
-13.608229	-1.888382	0.046286
-12.235813	-1.645488	0.065607
-10.482995	-1.337746	0.063913
-9.028082	-1.073746	0.074065
-7.435356	-0.783531	0.074730
-6.020868	-0.520901	0.079870
-4.551095	-0.246446	0.080566
-3.207269	0.005612	0.082713
-1.852528	0.261387	0.082758
-0.644540	0.475407	0.081887
0.599376	0.709876	0.081807
1.711295	0.914291	0.079435
2.839923	1.135141	0.078767
3.842831	1.320648	0.075580
4.848093	1.517283	0.075038
5.737057	1.681255	0.071786
6.613408	1.853350	0.071668
7.382213	1.994613	0.068802
8.125070	2.141196	0.069370
8.767717	2.258562	0.067261
9.372540	2.377870	0.068513
9.884431	2.468746	0.066935
10.354985	2.557559	0.067935
10.740169	2.619563	0.066205
11.077994	2.677152	0.066732
11.325998	2.707545	0.064733
11.554901	2.738803	0.064626
11.673002	2.738108	0.062092
11.770403	2.738161	0.061336
11.764909	2.708349	0.058181
11.757505	2.682618	0.056609
11.619772	2.621470	0.052709
11.526484	2.574786	0.050350
11.276753	2.486509	0.045459
11.064696	2.411496	0.041690
10.751667	2.309639	0.036453
10.415873	2.205551	0.031612
10.050537	2.090518	0.025005
9.628612	1.963434	0.018327
9.189813	1.831438	0.011064
8.708799	1.689282	0.003590
8.211913	1.543562	-0.004014
7.682549	1.392540	-0.010799
7.129752	1.236192	-0.017699
6.581173	1.082469	-0.024358
6.001552	0.918820	-0.031379
5.421716	0.759152	-0.037899
4.846811	0.598211	-0.044705
4.254449	0.434972	-0.051110
3.677204	0.276774	-0.057435
3.108579	0.121003	-0.063535
2.525889	-0.037491	-0.069531
1.963904	-0.187607	-0.074789
1.424190	-0.332903	-0.080430
0.920301	-0.468722	-0.085243
0.395415	-0.607887	-0.090093
-0.086603	-0.733455	-0.094000
-0.557467	-0.856675	-0.098198
-1.038326	-0.978081	-0.101182
-1.475390	-1.087457	-0.104296
-1.886776	-1.188606	-0.106681
-2.293933	-1.286249	-0.108804
-2.635143	-1.365234	-0.110230
-3.000461	-1.448782	-0.111626
-3.275382	-1.505969	-0.111851
-3.591697	-1.573886	-0.112638
-3.808911	-1.611280	-0.111548
-4.058652	-1.659194	-0.111739
-4.231072	-1.680453	-0.109511
-4.414465	-1.707836	-0.108874
-4.533589	-1.711716	-0.105723
-4.654700	-1.719873	-0.104148
-4.717285	-1.706856	-0.100140
-4.779630	-1.696910	-0.097613
-4.795348	-1.669226	-0.092871
-4.798339	-1.641503	-0.089347
-4.764753	-1.599812	-0.083959
-4.711852	-1.556288	-0.079497
-4.637775	-1.503359	-0.073520
-4.534008	-1.445231	-0.068177
-4.418801	-1.381929	-0.061761
-4.281249	-1.314300	-0.055662
-4.117645	-1.238637	-0.048769
-3.945882	-1.163300	-0.042164
-3.746986	-1.080233	-0.034882
-3.547033	-0.998302	-0.027908
-3.322585	-0.909589	-0.020353
-3.097639	-0.822875	-0.013177
-2.847945	-0.729787	-0.005488
-2.605404	-0.640822	0.001736
-2.340977	-0.546340	0.009301
-2.080599	-0.455979	0.015998
-1.814562	-0.363891	0.023265
-1.538614	-0.272539	0.029722
-1.268339	-0.182646	0.036551
-0.991149	-0.093609	0.042669
-0.722776	-0.007739	0.048939
-0.446465	0.077977	0.054632
-0.181661	0.159192	0.060292
0.083266	0.239276	0.065462
0.338749	0.315002	0.070381
0.583859	0.387933	0.074924
0.831208	0.458406	0.079084
1.057083	0.523545	0.082880
1.289252	0.586615	0.086272
1.495351	0.643335	0.089279
1.697502	0.696908	0.091855
1.897638	0.747263	0.094041
2.066327	0.790189	0.095786
2.234622	0.830550	0.097150
2.384139	0.865039	0.098050
2.527143	0.897330	0.098626
2.642672	0.919990	0.098599
2.752450	0.942566	0.098498
2.855768	0.958655	0.097525
2.924597	0.969003	0.096694
3.002774	0.977165	0.095012
3.041093	0.977183	0.093247
3.082801	0.975773	0.091042
3.116504	0.970538	0.088411
3.113523	0.957212	0.085552
3.114884	0.943730	0.082374
3.094574	0.924114	0.078795
3.060958	0.901143	0.075095
3.030227	0.877010	0.070969
2.969388	0.845660	0.066694
2.914482	0.815610	0.062255
2.829606	0.777562	0.057446
2.759610	0.742997	0.052757
2.662852	0.700783	0.047545
2.576824	0.661782	0.042652
2.464429	0.615349	0.037193
2.362100	0.572745	0.032195
2.244996	0.524476	0.026588
2.126304	0.477992	0.021565
2.006823	0.429351	0.015986
1.879216	0.380647	0.010978
1.764565	0.333604	0.005547
1.633733	0.284001	0.000612
1.515976	0.237231	-0.004507
1.387035	0.188968	-0.009072
1.269744	0.143437	-0.013750
1.149393	0.097973	-0.018019
1.028455	0.052990	-0.022217
0.921383	0.012041	-0.026072
0.808374	-0.029984	-0.029823
0.701682	-0.067966	-0.033157
0.598120	-0.105457	-0.036409
0.497040	-0.139839	-0.039193
0.398181	-0.172925	-0.041892
0.302694	-0.203033	-0.044109
0.211777	-0.231243	-0.046219
0.119471	-0.257432	-0.047848
0.039360	-0.280041	-0.049335
-0.044715	-0.301663	-0.050395
-0.120834	-0.319680	-0.051233
-0.195743	-0.336382	-0.051719
-0.263757	-0.349671	-0.051918
-0.327272	-0.360985	-0.051832
-0.385380	-0.369495	-0.051422
-0.438399	-0.375741	-0.050768
-0.486200	-0.379348	-0.049792
-0.527857	-0.380748	-0.048582
-0.563545	-0.379640	-0.047076
-0.593099	-0.376403	-0.045350
-0.619045	-0.371143	-0.043356
-0.634690	-0.363332	-0.041152
-0.650899	-0.354285	-0.038733
-0.656225	-0.342503	-0.036103
-0.659543	-0.329629	-0.033316
-0.654885	-0.314486	-0.030321
-0.648003	-0.298407	-0.027219
-0.638063	-0.280792	-0.023944
-0.616034	-0.261163	-0.020573
-0.594218	-0.241460	-0.017092
-0.573685	-0.220265	-0.013545
-0.539359	-0.197507	-0.009903
-0.509393	-0.175279	-0.006259
-0.469723	-0.150618	-0.002526
-0.429763	-0.127134	0.001149
-0.392124	-0.102533	0.004849
-0.343816	-0.077532	0.008472
-0.301487	-0.053449	0.012066
-0.247558	-0.027200	0.015611
-0.202150	-0.003789	0.019027
-0.154501	0.021306	0.022404
-0.096296	0.045939	0.025647
-0.050215	0.069247	0.028759
0.013626	0.094038	0.031798
0.051532	0.114805	0.034550
0.111045	0.138601	0.037349
0.155151	0.158022	0.039739
0.207748	0.179579	0.042222
0.255869	0.197915	0.044251
0.303034	0.216932	0.046360
0.344548	0.232681	0.047998
0.391530	0.249731	0.049731
0.435983	0.264166	0.050982
0.472400	0.277744	0.052280
0.509320	0.289237	0.053139
0.538023	0.299709	0.054001
0.579464	0.310202	0.054508
0.601126	0.317492	0.054907
0.631333	0.324925	0.055046
0.651860	0.329825	0.055025
0.671680	0.333970	0.054790
0.697332	0.337664	0.054413
0.696626	0.336756	0.053747
0.725941	0.340218	0.053111
0.719012	0.335690	0.052007
0.734180	0.336236	0.051124
0.725938	0.329586	0.049645
0.724495	0.326416	0.048506
0.724640	0.319972	0.046772
0.706594	0.312723	0.045327
0.716895	0.306858	0.043469
0.683979	0.295216	0.041677
0.682332	0.288551	0.039755
0.646066	0.274482	0.037668
0.646404	0.267465	0.035749
0.609908	0.251932	0.033421
0.589477	0.242169	0.031461
0.565626	0.227345	0.029055
0.533537	0.215499	0.027027
0.500326	0.200411	0.024589
0.474531	0.187984	0.022570
0.439362	0.172639	0.020141
0.411382	0.160046	0.018159
0.368466	0.143122	0.015761
0.340235	0.131302	0.013880
0.306756	0.116226	0.011590
0.268942	0.102394	0.009780
0.232832	0.087990	0.007644
0.204759	0.075683	0.005993
0.162356	0.061005	0.003990
0.123476	0.048239	0.002496
0.097668	0.036283	0.000754
0.061102	0.024232	-0.000598
0.019854	0.011331	-0.002154
0.004699	0.003436	-0.003187
-0.032395	-0.009168	-0.004581
-0.053809	-0.016347	-0.005359
-0.088734	-0.027710	-0.006544
-0.118047	-0.034772	-0.007105
-0.147546	-0.044020	-0.008004
-0.164314	-0.048703	-0.008303
-0.189608	-0.056873	-0.008948
-0.207857	-0.060671	-0.009025
-0.233368	-0.067543	-0.009434
-0.250223	-0.070194	-0.009273
-0.257113	-0.073207	-0.009360
-0.288024	-0.077577	-0.009125
-0.275532	-0.075449	-0.008783
-0.309732	-0.081159	-0.008524
-0.300037	-0.077262	-0.007854
-0.317191	-0.080231	-0.007433
-0.313373	-0.076339	-0.006564
-0.313688	-0.075647	-0.005914
-0.327842	-0.074726	-0.005026
-0.317682	-0.070609	-0.004101
-0.327877	-0.068759	-0.003147
-0.289616	-0.059879	-0.001855
-0.327599	-0.062458	-0.001154
-0.280506	-0.050152	0.000538
-0.308726	-0.052478	0.001114
-0.260158	-0.038178	0.003089
-0.289341	-0.041510	0.003497
-0.236757	-0.025042	0.005732
-0.266462	-0.029416	0.005955
-0.206543	-0.010817	0.008427
-0.233315	-0.015553	0.008468
-0.182324	0.002645	0.011031
-0.193269	-0.000436	0.011020
-0.147285	0.017269	0.013580
-0.157145	0.014027	0.013462
-0.115483	0.030963	0.015974
-0.116417	0.029488	0.015822
-0.088773	0.043141	0.018134
-0.086782	0.042749	0.017953
-0.048642	0.056899	0.020208
-0.060796	0.054659	0.019813
-0.007932	0.070441	0.022108
-0.022371	0.066631	0.021477
0.023877	0.081651	0.023684
-0.001716	0.075870	0.022783
0.052321	0.092089	0.025012
0.031782	0.085144	0.023879
0.069081	0.099614	0.025965
0.064004	0.094215	0.024752
0.086990	0.104933	0.026571
0.086188	0.100725	0.025309
0.107993	0.110103	0.026918
0.105779	0.105308	0.025560
0.130709	0.114351	0.027006
0.107153	0.106023	0.025398
0.150392	0.117539	0.026864
0.118271	0.106601	0.024994
0.158216	0.117813	0.026409
0.121765	0.105199	0.024306
0.153200	0.115466	0.025653
0.123806	0.102976	0.023413
0.155969	0.112897	0.024716
0.125768	0.099550	0.022319
0.148998	0.108005	0.023533
0.127390	0.095418	0.021075
0.130484	0.100642	0.022102
0.117468	0.089890	0.019689
0.122631	0.093606	0.020570
0.098166	0.082000	0.018139
0.113586	0.086756	0.018972
0.081520	0.073392	0.016483
0.095701	0.078436	0.017293
0.060850	0.064197	0.014757
0.076855	0.069540	0.015583
0.048621	0.056013	0.013049
0.051373	0.059287	0.013815
0.030994	0.047466	0.011367
0.032506	0.049726	0.012075
0.004963	0.037505	0.009685
0.008871	0.040232	0.010391
-0.012073	0.028974	0.008097
-0.016446	0.030263	0.008756
-0.034365	0.020055	0.006596
-0.037659	0.021302	0.007229
-0.051773	0.012100	0.005214
-0.060563	0.012395	0.005801
-0.071387	0.004466	0.003958
-0.080643	0.004347	0.004508
-0.092018	-0.002952	0.002831
-0.097851	-0.002759	0.003376
-0.108451	-0.009346	0.001852
-0.114318	-0.009117	0.002397
-0.117143	-0.014053	0.001050
-0.136600	-0.015937	0.001527
-0.129737	-0.018418	0.000430
-0.142586	-0.019990	0.000851
-0.145504	-0.023002	-0.000080
-0.152430	-0.023372	0.000352
-0.153292	-0.025883	-0.000429
-0.158221	-0.025868	0.000001
-0.157972	-0.027681	-0.000623
-0.163467	-0.027610	-0.000216
-0.160482	-0.028549	-0.000675
-0.161219	-0.027853	-0.000275
-0.161925	-0.028864	-0.000622
-0.160966	-0.027596	-0.000206
-0.158903	-0.027959	-0.000449
-0.156768	-0.026473	-0.000025
-0.154718	-0.026458	-0.000183
-0.148159	-0.024176	0.000265
-0.150675	-0.024760	0.000137
-0.139216	-0.021448	0.000646
-0.142024	-0.022085	0.000514
-0.128544	-0.018107	0.001084
-0.130458	-0.018771	0.000938
-0.118756	-0.014710	0.001544
-0.119660	-0.015258	0.001391
-0.104133	-0.010551	0.002037
-0.108380	-0.011665	0.001837
-0.090159	-0.006294	0.002534
-0.092749	-0.007449	0.002286
-0.077108	-0.002267	0.003000
-0.076978	-0.003100	0.002717
-0.061781	0.001954	0.003431
-0.062847	0.000811	0.003102
-0.046055	0.006151	0.003820
-0.048381	0.004565	0.003428
-0.030121	0.010141	0.004152
-0.032990	0.008229	0.003689
-0.015016	0.013795	0.004410
-0.019236	0.011338	0.003867
0.000200	0.017167	0.004592
-0.005312	0.014188	0.003959
0.013669	0.019959	0.004681
0.009275	0.016798	0.003967
0.025469	0.022092	0.004666
0.022107	0.018862	0.003883
0.037653	0.023869	0.004553
0.034604	0.020498	0.003703
0.047558	0.024920	0.004329
0.045143	0.021510	0.003426
0.057189	0.025543	0.004004
0.054381	0.021938	0.003051
0.065492	0.025606	0.003578
0.062254	0.021794	0.002579
0.072424	0.025105	0.003054
0.068885	0.021102	0.002010
0.078115	0.024063	0.002437
0.074159	0.019859	0.001353
0.082398	0.022500	0.001724
0.078051	0.018132	0.000609
0.085312	0.020411	0.000921
0.080582	0.015901	-0.000215
0.086842	0.017796	0.000033
0.081880	0.013218	-0.001104
0.087187	0.014693	-0.000944
0.081904	0.010112	-0.002056
0.086394	0.011192	-0.001974
0.080752	0.006625	-0.003060
0.084461	0.007454	-0.003004
0.077950	0.003077	-0.003980
0.080862	0.003834	-0.003892
0.073694	-0.000340	-0.004761
0.075642	0.000363	-0.004632
0.067882	-0.003590	-0.005396
0.069148	-0.002902	-0.005219
0.060868	-0.006627	-0.005885
0.061473	-0.005902	-0.005655
0.052747	-0.009403	-0.006226
0.052965	-0.008589	-0.005940
0.043786	-0.011887	-0.006423
0.043806	-0.010928	-0.006079
0.034330	-0.014023	-0.006480
0.034100	-0.012923	-0.006081
0.024430	-0.015811	-0.006406
0.024175	-0.014537	-0.005954
0.014392	-0.017223	-0.006211
0.014242	-0.015764	-0.005707
0.004407	-0.018257	-0.005904
0.004651	-0.016574	-0.005353
-0.005176	-0.018898	-0.005499
-0.004846	-0.017039	-0.004907
-0.014230	-0.019139	-0.005008
-0.013771	-0.017129	-0.004383
-0.022720	-0.019023	-0.004447
-0.022021	-0.016872	-0.003799
-0.030476	-0.018569	-0.003832
-0.029449	-0.016294	-0.003165
-0.037493	-0.017828	-0.003175
-0.035774	-0.015384	-0.002494
-0.043357	-0.016776	-0.002489
-0.041228	-0.014223	-0.001803
-0.048148	-0.015458	-0.001788
-0.045572	-0.012823	-0.001107
-0.051808	-0.013913	-0.001087
-0.048766	-0.011219	-0.000417
-0.054275	-0.012179	-0.000399
-0.050830	-0.009451	0.000252
-0.055616	-0.010290	0.000265
-0.051660	-0.007554	0.000889
-0.055859	-0.008300	0.000895
-0.051351	-0.005569	0.001485
-0.054981	-0.006247	0.001475
-0.050058	-0.003549	0.002027
-0.052989	-0.004164	0.001999
-0.047770	-0.001532	0.002509
-0.050166	-0.002114	0.002457
-0.044531	0.000456	0.002924
-0.046406	-0.000113	0.002845
-0.040487	0.002365	0.003267
-0.041999	0.001788	0.003156
-0.035648	0.004193	0.003536
-0.037125	0.003525	0.003388
-0.030366	0.005876	0.003728
-0.031605	0.005124	0.003544
-0.024662	0.007388	0.003843
-0.025737	0.006544	0.003622
-0.018670	0.008709	0.003883
-0.019656	0.007764	0.003626
-0.012522	0.009823	0.003850
-0.013422	0.008779	0.003559
-0.006428	0.010703	0.003747
-0.007306	0.009561	0.003426
-0.000314	0.011373	0.003582
-0.001408	0.010103	0.003231
0.005542	0.011814	0.003360
0.004298	0.010422	0.002983
0.011069	0.012024	0.003088
0.009721	0.010528	0.002689
0.016101	0.011996	0.002772
0.014622	0.010413	0.002357
0.020687	0.011767	0.002423
0.019030	0.010105	0.001995
0.024677	0.011333	0.002046
0.022791	0.009601	0.001610
0.028015	0.010716	0.001650
0.025950	0.008928	0.001211
0.030725	0.009929	0.001243
0.028373	0.008098	0.000806
0.032725	0.008999	0.000833
0.030078	0.007133	0.000402
0.034020	0.007950	0.000429
0.031065	0.006057	0.000007
0.034606	0.006805	0.000037
0.031347	0.004895	-0.000372
0.034519	0.005589	-0.000337
0.030947	0.003673	-0.000729
0.033729	0.004324	-0.000686
0.029861	0.002416	-0.001058
0.032425	0.003049	-0.001003
0.028221	0.001148	-0.001354
0.030488	0.001776	-0.001284
0.026045	-0.000101	-0.001613
0.028054	0.000532	-0.001526
0.023367	-0.001314	-0.001831
0.025233	-0.000653	-0.001725
0.020319	-0.002464	-0.002007
0.022037	-0.001767	-0.001879
0.016966	-0.003534	-0.002138
0.018530	-0.002793	-0.001990
0.013415	-0.004497	-0.002225
0.014868	-0.003709	-0.002055
0.009648	-0.005355	-0.002267
0.011137	-0.004497	-0.002076
0.005815	-0.006090	-0.002267
0.007379	-0.005152	-0.002054
0.002017	-0.006690	-0.002226
0.003624	-0.005673	-0.001993
-0.001667	-0.007144	-0.002147
-0.000027	-0.006058	-0.001896
-0.005173	-0.007449	-0.002032
-0.003465	-0.006296	-0.001765
-0.008499	-0.007616	-0.001886
-0.006657	-0.006392	-0.001605
-0.011547	-0.007642	-0.001713
-0.009547	-0.006350	-0.001420
-0.014268	-0.007534	-0.001518
-0.012084	-0.006177	-0.001216
-0.016627	-0.007301	-0.001305
-0.014243	-0.005882	-0.000996
-0.018578	-0.006947	-0.001079
-0.015990	-0.005475	-0.000765
-0.020105	-0.006487	-0.000845
-0.017306	-0.004969	-0.000529
-0.021192	-0.005931	-0.000607
-0.018191	-0.004376	-0.000291
-0.021842	-0.005296	-0.000370
-0.018617	-0.003710	-0.000057
-0.022078	-0.004600	-0.000139
-0.018612	-0.002986	0.000169
-0.021896	-0.003856	0.000083
-0.018210	-0.002222	0.000384
-0.021301	-0.003078	0.000292
-0.017422	-0.001435	0.000583
-0.020323	-0.002284	0.000484
-0.016297	-0.000642	0.000765
-0.019028	-0.001488	0.000656
-0.014840	0.000144	0.000925
-0.017441	-0.000709	0.000805
-0.013110	0.000908	0.001062
-0.015609	0.000039	0.000931
-0.011145	0.001638	0.001175
-0.013566	0.000743	0.001031
-0.009019	0.002319	0.001263
-0.011398	0.001391	0.001105
-0.006757	0.002941	0.001324
-0.009095	0.001976	0.001153
-0.004444	0.003490	0.001360
-0.006768	0.002484	0.001175
-0.002078	0.003965	0.001370
-0.004438	0.002911	0.001172
0.000261	0.004357	0.001355
-0.002152	0.003252	0.001144
0.002527	0.004662	0.001317
0.000066	0.003508	0.001095
0.004660	0.004872	0.001258
0.002134	0.003672	0.001025
0.006671	0.004997	0.001179
0.004037	0.003746	0.000937
0.008514	0.005035	0.001084
0.005731	0.003730	0.000833
0.010146	0.004989	0.000975
0.007194	0.003630	0.000717
0.011521	0.004860	0.000854
0.008441	0.003456	0.000590
0.012653	0.004655	0.000724
0.009418	0.003209	0.000456
0.013508	0.004381	0.000588
0.010140	0.002899	0.000317
0.014101	0.004045	0.000449
0.010581	0.002534	0.000177
0.014423	0.003658	0.000309
0.010753	0.002121	0.000038
0.014480	0.003229	0.000172
0.010659	0.001670	-0.000098
0.014285	0.002769	0.000040
0.010319	0.001193	-0.000227
0.013848	0.002287	-0.000086
0.009746	0.000698	-0.000349
0.013172	0.001792	-0.000202
0.008982	0.000200	-0.000460
0.012317	0.001295	-0.000308
0.008011	-0.000297	-0.000559
0.011292	0.000808	-0.000400
0.006879	-0.000783	-0.000646
0.010124	0.000338	-0.000479
0.005616	-0.001248	-0.000718
0.008830	-0.000106	-0.000543
0.004263	-0.001682	-0.000776
0.007462	-0.000516	-0.000592
0.002841	-0.002080	-0.000818
0.006051	-0.000885	-0.000625
0.001371	-0.002438	-0.000845
0.004610	-0.001208	-0.000643
-0.000111	-0.002749	-0.000857
0.003182	-0.001480	-0.000646
-0.001546	-0.003006	-0.000854
0.001802	-0.001699	-0.000634
-0.002949	-0.003211	-0.000837
0.000470	-0.001863	-0.000609
-0.004278	-0.003359	-0.000807
-0.000748	-0.001967	-0.000571
-0.005504	-0.003452	-0.000765
-0.001873	-0.002016	-0.000521
-0.006605	-0.003489	-0.000713
-0.002888	-0.002012	-0.000462
-0.007592	-0.003472	-0.000652
-0.003712	-0.001949	-0.000395
-0.008426	-0.003406	-0.000583
-0.004397	-0.001838	-0.000320
-0.009088	-0.003290	-0.000509
-0.004934	-0.001683	-0.000241
-0.009574	-0.003129	-0.000430
-0.005311	-0.001488	-0.000159
-0.009904	-0.002929	-0.000349
-0.005525	-0.001259	-0.000076
-0.010060	-0.002695	-0.000267
-0.005568	-0.000998	0.000008
-0.010060	-0.002434	-0.000186
-0.005444	-0.000713	0.000090
-0.009905	-0.002152	-0.000107
-0.005167	-0.000409	0.000169
-0.009604	-0.001856	-0.000032
-0.004754	-0.000095	0.000244
-0.009178	-0.001553	0.000038
-0.004211	0.000226	0.000313
-0.008631	-0.001248	0.000102
-0.003557	0.000545	0.000375
-0.007984	-0.000948	0.000159
-0.002809	0.000858	0.000430
-0.007255	-0.000659	0.000207
-0.001979	0.001160	0.000477
-0.006448	-0.000384	0.000247
-0.001116	0.001441	0.000515
-0.005611	-0.000130	0.000278
-0.000191	0.001703	0.000544
-0.004760	0.000096	0.000300
0.000759	0.001940	0.000565
-0.003910	0.000291	0.000312
0.001692	0.002148	0.000576
-0.003049	0.000458	0.000315
0.002601	0.002322	0.000578
-0.002223	0.000592	0.000310
0.003478	0.002462	0.000572
-0.001441	0.000690	0.000296
0.004303	0.002568	0.000558
-0.000718	0.000753	0.000275
0.005060	0.002637	0.000536
-0.000065	0.000781	0.000246
0.005741	0.002671	0.000508
0.000514	0.000776	0.000212
0.006338	0.002671	0.000475
0.000988	0.000735	0.000172
0.006836	0.002639	0.000436
0.001370	0.000664	0.000128
0.007233	0.002575	0.000394
0.001649	0.000563	0.000081
0.007529	0.002484	0.000349
0.001824	0.000436	0.000032
0.007719	0.002368	0.000302
0.001897	0.000286	-0.000019
0.007807	0.002231	0.000254
0.001869	0.000117	-0.000070
0.007797	0.002076	0.000206
0.001740	-0.000068	-0.000121
0.007695	0.001908	0.000160
0.001518	-0.000265	-0.000169
0.007503	0.001731	0.000116
0.001215	-0.000470	-0.000216
0.007232	0.001548	0.000074
0.000836	-0.000678	-0.000259
0.006893	0.001364	0.000036
0.000392	-0.000886	-0.000299
0.006499	0.001182	0.000002
-0.000112	-0.001091	-0.000335
0.006059	0.001008	-0.000027
-0.000668	-0.001290	-0.000365
0.005594	0.000846	-0.000051
-0.001248	-0.001478	-0.000391
0.005091	0.000695	-0.000070
-0.001847	-0.001653	-0.000412
0.004587	0.000560	-0.000083
-0.002455	-0.001812	-0.000427
0.004071	0.000442	-0.000091
-0.003049	-0.001951	-0.000436
0.003573	0.000344	-0.000093
-0.003637	-0.002071	-0.000441
0.003096	0.000267	-0.000090
-0.004204	-0.002171	-0.000440
0.002655	0.000213	-0.000082
-0.004732	-0.002249	-0.000435
0.002249	0.000181	-0.000069
-0.005222	-0.002305	-0.000425
0.001894	0.000173	-0.000052
-0.005658	-0.002339	-0.000410
0.001589	0.000186	-0.000030
-0.006042	-0.002352	-0.000393
0.001346	0.000220	-0.000006
-0.006367	-0.002345	-0.000372
0.001163	0.000275	0.000021
-0.006631	-0.002319	-0.000349
0.001043	0.000348	0.000051
-0.006825	-0.002274	-0.000325
0.000986	0.000437	0.000082
-0.006958	-0.002214	-0.000298
0.000993	0.000541	0.000114
-0.007028	-0.002140	-0.000272
0.001065	0.000658	0.000146
-0.007035	-0.002055	-0.000245
0.001193	0.000784	0.000178
-0.006989	-0.001962	-0.000219
0.001381	0.000919	0.000209
-0.006892	-0.001863	-0.000193
0.001621	0.001059	0.000239
-0.006744	-0.001761	-0.000170
0.001900	0.001201	0.000268
-0.006560	-0.001658	-0.000148
0.002228	0.001345	0.000294
-0.006345	-0.001557	-0.000129
0.002583	0.001486	0.000318
-0.006101	-0.001460	-0.000113
0.002964	0.001623	0.000339
-0.005838	-0.001369	-0.000099
0.003364	0.001754	0.000357
-0.005564	-0.001287	-0.000089
0.003774	0.001876	0.000373
-0.005284	-0.001214	-0.000082
0.004186	0.001989	0.000384
-0.005008	-0.001152	-0.000079
0.004595	0.002091	0.000393
-0.004740	-0.001103	-0.000078
0.004992	0.002180	0.000399
-0.004488	-0.001067	-0.000081
0.005376	0.002257	0.000401
-0.004260	-0.001045	-0.000087
0.005734	0.002320	0.000401
-0.004055	-0.001038	-0.000096
0.006067	0.002370	0.000397
-0.003884	-0.001045	-0.000108
0.006366	0.002405	0.000392
-0.003745	-0.001065	-0.000122
0.006631	0.002428	0.000384
-0.003644	-0.001099	-0.000138
0.006859	0.002437	0.000374
-0.003581	-0.001146	-0.000156
0.007049	0.002434	0.000362
-0.003558	-0.001204	-0.000176
0.007199	0.002421	0.000350
-0.003576	-0.001273	-0.000196
0.007310	0.002398	0.000336
-0.003633	-0.001352	-0.000217
0.007385	0.002367	0.000323
-0.003731	-0.001438	-0.000239
0.007420	0.002328	0.000309
-0.003863	-0.001532	-0.000260
0.007425	0.002285	0.000295
-0.004031	-0.001630	-0.000282
0.007398	0.002238	0.000282
-0.004229	-0.001732	-0.000302
0.007344	0.002188	0.000270
-0.004455	-0.001836	-0.000322
0.007266	0.002139	0.000259
-0.004705	-0.001940	-0.000340
0.007170	0.002090	0.000249
-0.004974	-0.002044	-0.000357
0.007058	0.002045	0.000241
-0.005256	-0.002145	-0.000373
0.006938	0.002003	0.000235
-0.005552	-0.002242	-0.000387
0.006813	0.001966	0.000231
-0.005851	-0.002334	-0.000398
0.006686	0.001936	0.000228
-0.006152	-0.002421	-0.000409
0.006563	0.001913	0.000228
-0.006449	-0.002501	-0.000417
0.006445	0.001897	0.000230
-0.006739	-0.002573	-0.000423
0.006340	0.001890	0.000234
-0.007018	-0.002637	-0.000427
0.006249	0.001892	0.000239
-0.007285	-0.002694	-0.000430
0.006177	0.001904	0.000247
-0.007534	-0.002742	-0.000431
0.006125	0.001924	0.000256
-0.007760	-0.002781	-0.000431
0.006093	0.001953	0.000267
-0.007967	-0.002812	-0.000429
0.006087	0.001991	0.000279
-0.008151	-0.002835	-0.000426
0.006105	0.002036	0.000292
-0.008309	-0.002851	-0.000422
0.006148	0.002090	0.000306
-0.008446	-0.002860	-0.000417
0.006218	0.002150	0.000321
-0.008559	-0.002864	-0.000412
0.006313	0.002216	0.000336
-0.008650	-0.002862	-0.000406
0.006432	0.002288	0.000352
-0.008720	-0.002856	-0.000401
0.006574	0.002365	0.000368
-0.008770	-0.002848	-0.000395
0.006737	0.002445	0.000383
-0.008802	-0.002837	-0.000390
0.006919	0.002527	0.000399
