## Supplementary material for "Visualising joint force-velocity properties in musculoskeletal models": Code&Data: A03_FB_P02_x0_qfrcOutput.csv

0.000000	0.000000	0.000000
0.003240	-0.018222	-0.004667
0.032559	-0.069058	-0.017684
0.110935	-0.163465	-0.041855
0.257269	-0.309167	-0.079166
0.484885	-0.510642	-0.130832
0.801571	-0.768995	-0.197321
1.209488	-1.081815	-0.278373
1.705127	-1.443195	-0.373012
2.279530	-1.844052	-0.479539
2.918917	-2.272822	-0.595543
3.605798	-2.712548	-0.717849
4.320571	-3.144737	-0.842104
5.043293	-3.551326	-0.963119
5.755308	-3.917890	-1.075682
6.440458	-4.233984	-1.175387
6.955259	-5.297779	-0.758635
7.353709	-6.297627	-0.593233
7.648468	-7.196744	-0.498609
7.850093	-7.949438	-0.435380
7.971759	-8.525940	-0.387669
8.023619	-8.923427	-0.347454
8.020182	-9.162148	-0.309142
7.966887	-9.274219	-0.269638
7.873630	-9.286588	-0.226309
7.742636	-9.222924	-0.178165
7.654138	-7.453286	-0.312128
7.597808	-6.307086	-0.439753
7.548741	-5.443922	-0.552720
7.494425	-4.735482	-0.640737
7.431203	-4.116142	-0.695398
7.355873	-3.548974	-0.713643
7.268871	-3.009979	-0.697346
7.163718	-2.484825	-0.651860
7.044964	-1.964275	-0.583352
6.914655	-1.443644	-0.497621
6.774537	-0.920580	-0.399311
6.625644	-0.394869	-0.292037
6.469048	0.132622	-0.178505
6.305236	0.660068	-0.060816
6.134441	1.185147	0.059368
5.956425	1.705121	0.180664
5.770650	2.217042	0.301877
5.576235	2.717818	0.421935
5.372071	3.204325	0.539858
5.156864	3.673476	0.654735
4.929229	4.122314	0.765721
4.687784	4.548112	0.872045
4.431251	4.948504	0.973039
4.158518	5.321515	1.068157
3.868626	5.665065	1.156876
3.561030	5.977256	1.238701
3.235337	6.256087	1.313195
2.891689	6.499963	1.379715
2.529894	6.706441	1.438024
2.150703	6.874102	1.487434
1.754102	7.000292	1.527654
1.341229	7.083460	1.558048
0.912279	7.121119	1.578118
0.467893	7.110844	1.587273
0.008877	7.050156	1.584752
-0.464249	6.936187	1.569862
-0.950857	6.765628	1.541867
-1.450685	6.534345	1.499938
-1.963663	6.237005	1.443034
-2.490238	5.866246	1.369764
-3.031454	5.411336	1.278137
-3.589299	4.855693	1.165128
-4.167113	4.172823	1.025821
-4.770318	3.321433	0.851787
-5.407412	2.249524	0.628621
-6.090616	0.950064	0.338118
-6.832469	-0.386705	0.004192
-7.632471	-1.288943	-0.209441
-8.460367	-1.551397	-0.311869
-9.270951	-1.935810	-0.180815
-10.077620	-1.719159	-0.740996
-10.815340	-3.110505	0.605812
-11.657069	0.061600	-1.730601
-12.144716	-4.995702	1.435264
-13.088130	0.547871	-2.016066
-13.425565	-5.335010	1.271350
-14.322170	-1.363572	-1.948718
-14.710579	-4.958301	0.484009
-15.460282	-2.952085	-1.653647
-15.881752	-4.774454	-0.243142
-16.478446	-4.028324	-1.174208
-16.891391	-4.667322	-0.545595
-17.329728	-4.425118	-0.928587
-17.641123	-4.688396	-0.717437
-17.907403	-4.678322	-0.833284
-18.066892	-4.793126	-0.798369
-18.134657	-4.847970	-0.826094
-18.084931	-4.909940	-0.832298
-17.905468	-4.952426	-0.843097
-17.575258	-4.978173	-0.850981
-17.072575	-4.982418	-0.856955
-16.374887	-4.961522	-0.860371
-15.464442	-4.911093	-0.860762
-14.338601	-4.826229	-0.857518
-13.026456	-4.701892	-0.849834
-11.605618	-4.534050	-0.836649
-10.199750	-4.321808	-0.816659
-9.016091	-4.069881	-0.788561
-8.501549	-3.795073	-0.751204
-8.167302	-3.545832	-0.703735
-7.922298	-3.321997	-0.655656
-7.732246	-3.123455	-0.610815
-7.580612	-2.949921	-0.570667
-7.457698	-2.800379	-0.535627
-7.356715	-2.673031	-0.505595
-7.272283	-2.565492	-0.480184
-7.199855	-2.475041	-0.458857
-7.135529	-2.398863	-0.441016
-7.075909	-2.334237	-0.426058
-7.018042	-2.278652	-0.413418
-6.959372	-2.229880	-0.402590
-6.897699	-2.185990	-0.393134
-6.831140	-2.145348	-0.384676
-6.758093	-2.106584	-0.376903
-6.677202	-2.068570	-0.369556
-6.587325	-2.030377	-0.362423
-6.487507	-1.991250	-0.355332
-6.376956	-1.950578	-0.348142
-6.255022	-1.907868	-0.340742
-6.121185	-1.862728	-0.333038
-5.975035	-1.814846	-0.324960
-5.816267	-1.763982	-0.316450
-5.644673	-1.709954	-0.307461
-5.460131	-1.652629	-0.297959
-5.262607	-1.591916	-0.287919
-5.052142	-1.527765	-0.277322
-4.828860	-1.460157	-0.266155
-4.592956	-1.389103	-0.254413
-4.344699	-1.314642	-0.242094
-4.084428	-1.236839	-0.229202
-3.812551	-1.155780	-0.215743
-3.529542	-1.071575	-0.201730
-3.235942	-0.984353	-0.187178
-2.932350	-0.894263	-0.172105
-2.619429	-0.801474	-0.156535
-2.297892	-0.706170	-0.140494
-1.968512	-0.608555	-0.124013
-1.632109	-0.508850	-0.107125
-1.289551	-0.407291	-0.089864
-0.941752	-0.304128	-0.072271
-0.589665	-0.199626	-0.054386
-0.234280	-0.094062	-0.036253
0.123380	0.012275	-0.017919
0.482266	0.119083	0.000566
0.841305	0.226055	0.019150
1.199405	0.332872	0.037780
1.555460	0.439210	0.056400
1.908352	0.544737	0.074952
2.256962	0.649120	0.093375
2.600165	0.752020	0.111610
2.936843	0.853099	0.129594
3.265881	0.952017	0.147264
3.586178	1.048437	0.164558
3.896642	1.142026	0.181412
4.196200	1.232452	0.197764
4.483795	1.319391	0.213552
4.758392	1.402527	0.229892
5.018937	1.482327	0.246820
5.264448	1.559065	0.260627
5.494129	1.630461	0.273693
5.706970	1.696503	0.285803
5.902002	1.757000	0.296933
6.078273	1.811777	0.307052
6.234842	1.860662	0.316129
6.370764	1.903495	0.324138
6.485092	1.940126	0.331053
6.576889	1.970416	0.336853
6.645236	1.994238	0.341521
6.689253	2.011476	0.345043
6.708171	2.022028	0.347408
6.701316	2.025812	0.348609
6.668100	2.022760	0.348644
6.608023	2.012827	0.347512
6.520685	1.995985	0.345219
6.405805	1.972227	0.341774
6.263268	1.941567	0.337189
6.093181	1.904041	0.331482
5.895954	1.859717	0.324670
5.672407	1.808697	0.316778
5.423892	1.751133	0.307830
5.152413	1.687232	0.297857
4.860746	1.617280	0.286893
4.552500	1.541647	0.274976
4.232096	1.460808	0.262151
3.904623	1.375347	0.248474
3.575557	1.285959	0.234006
3.250360	1.193433	0.218826
2.934028	1.098631	0.203025
2.754322	1.002452	0.186710
2.591644	0.910667	0.169597
2.436510	0.822838	0.152398
2.287485	0.738656	0.135527
2.143500	0.658069	0.119204
2.003800	0.581136	0.103551
1.867879	0.507958	0.088638
1.735419	0.438643	0.074510
1.606239	0.373293	0.061195
1.480261	0.311988	0.048711
1.357479	0.254785	0.037068
1.237937	0.201706	0.026272
1.121716	0.152742	0.016322
1.008917	0.107840	0.007212
0.899649	0.066910	-0.001067
0.794026	0.029825	-0.008530
0.692154	-0.003571	-0.015198
0.594130	-0.033453	-0.021094
0.500039	-0.060015	-0.026244
0.409950	-0.083459	-0.030676
0.323915	-0.103988	-0.034421
0.241968	-0.121808	-0.037511
0.164127	-0.133205	-0.039978
0.090736	-0.140272	-0.041658
0.021898	-0.150056	-0.042557
-0.042897	-0.160070	-0.043007
-0.103878	-0.169329	-0.043116
-0.161172	-0.177399	-0.042917
-0.214867	-0.184081	-0.042421
-0.265041	-0.189285	-0.041633
-0.311771	-0.192981	-0.040562
-0.355141	-0.195180	-0.039220
-0.395244	-0.195919	-0.037621
-0.432183	-0.195260	-0.035787
-0.466072	-0.193281	-0.033741
-0.497035	-0.190077	-0.031510
-0.525203	-0.185758	-0.029122
-0.550719	-0.180444	-0.026611
-0.573729	-0.174268	-0.024011
-0.594388	-0.167370	-0.021357
-0.612851	-0.159899	-0.018685
-0.629279	-0.152007	-0.016031
-0.643837	-0.143851	-0.013432
-0.656687	-0.135585	-0.010922
-0.667994	-0.127366	-0.008535
-0.677920	-0.119343	-0.006302
-0.686623	-0.111660	-0.004252
-0.694260	-0.104451	-0.002410
-0.700981	-0.097837	-0.000796
-0.706929	-0.091926	0.000572
-0.712242	-0.086808	0.001682
-0.717046	-0.082562	0.002525
-0.721456	-0.079251	0.003095
-0.725578	-0.076920	0.003391
-0.729503	-0.075601	0.003415
-0.733306	-0.075309	0.003170
-0.737046	-0.076043	0.002664
-0.740767	-0.077789	0.001908
-0.744495	-0.080514	0.000915
-0.748243	-0.084176	-0.000301
-0.752008	-0.088717	-0.001721
-0.755771	-0.094068	-0.003327
-0.759504	-0.100150	-0.005082
-0.763164	-0.106870	-0.006737
-0.766702	-0.111157	-0.008391
-0.769871	-0.115763	-0.009929
-0.772597	-0.120909	-0.011437
-0.774817	-0.126504	-0.012976
-0.776461	-0.132485	-0.014574
-0.777458	-0.138797	-0.016242
-0.777734	-0.145390	-0.017984
-0.777220	-0.152208	-0.019795
-0.775850	-0.159196	-0.021665
-0.773569	-0.166292	-0.023585
-0.770328	-0.173432	-0.025539
-0.766087	-0.180547	-0.027514
-0.760809	-0.187567	-0.029490
-0.754463	-0.194417	-0.031452
-0.747020	-0.201024	-0.033380
-0.742540	-0.207313	-0.035255
-0.737908	-0.213287	-0.037053
-0.732495	-0.218882	-0.038757
-0.726099	-0.224022	-0.040353
-0.718537	-0.228634	-0.041824
-0.709642	-0.232649	-0.043158
-0.699268	-0.236000	-0.044341
-0.687283	-0.238626	-0.045359
-0.673574	-0.240470	-0.046202
-0.658042	-0.241481	-0.046858
-0.640610	-0.241612	-0.047319
-0.621215	-0.240825	-0.047577
-0.599813	-0.239087	-0.047626
-0.576377	-0.236372	-0.047460
-0.550901	-0.232660	-0.047076
-0.523394	-0.227940	-0.046473
-0.493886	-0.222205	-0.045649
-0.462425	-0.215459	-0.044605
-0.429076	-0.207711	-0.043345
-0.393924	-0.198978	-0.041872
-0.357072	-0.189283	-0.040191
-0.318638	-0.178657	-0.038310
-0.278758	-0.167140	-0.036236
-0.237585	-0.154775	-0.033979
-0.195285	-0.141613	-0.031550
-0.152038	-0.127714	-0.028960
-0.108037	-0.112693	-0.026222
-0.063471	-0.096724	-0.023334
-0.018542	-0.080299	-0.020301
0.026522	-0.063467	-0.017146
0.071490	-0.046294	-0.013891
0.116125	-0.028853	-0.010580
0.160190	-0.011232	-0.007204
0.203450	0.006482	-0.003774
0.245669	0.024198	-0.000311
0.286622	0.041820	0.003164
0.326088	0.059248	0.006631
0.363856	0.076381	0.010068
0.399730	0.093119	0.013454
0.433524	0.109358	0.016769
0.465073	0.124999	0.019990
0.494232	0.139946	0.023099
0.520875	0.154107	0.026075
0.544894	0.167396	0.028899
0.566200	0.179735	0.031553
0.584720	0.191052	0.034022
0.600399	0.201286	0.036291
0.613197	0.210380	0.038345
0.623091	0.218289	0.040174
0.630073	0.224975	0.041767
0.634148	0.230408	0.043116
0.635338	0.234567	0.044215
0.634817	0.237442	0.045059
0.635301	0.239052	0.045643
0.633057	0.239480	0.045963
0.628085	0.238728	0.046023
0.620394	0.236808	0.045829
0.610010	0.233737	0.045387
0.596970	0.229542	0.044705
0.581327	0.224252	0.043791
0.563148	0.217906	0.042653
0.542511	0.210545	0.041303
0.519512	0.202217	0.039751
0.494258	0.192974	0.038009
0.466869	0.183584	0.036090
0.437500	0.173730	0.034152
0.406304	0.163011	0.032077
0.373435	0.151495	0.029855
0.339055	0.139250	0.027496
0.303339	0.126347	0.025012
0.266468	0.112861	0.022417
0.228631	0.098872	0.019724
0.190023	0.084460	0.016948
0.150844	0.069709	0.014106
0.111296	0.054705	0.011212
0.071586	0.039534	0.008285
0.031917	0.024284	0.005341
-0.007505	0.009043	0.002396
-0.046477	-0.006103	-0.000531
-0.084801	-0.021067	-0.003425
-0.122283	-0.035766	-0.006269
-0.158733	-0.050117	-0.009047
-0.193972	-0.064043	-0.011743
-0.227828	-0.077467	-0.014342
-0.260137	-0.090319	-0.016831
-0.290752	-0.102535	-0.019196
-0.319537	-0.114053	-0.021426
-0.346373	-0.124819	-0.023510
-0.371154	-0.134784	-0.025439
-0.393789	-0.143907	-0.027203
-0.414202	-0.152149	-0.028795
-0.432330	-0.159481	-0.030210
-0.448126	-0.165878	-0.031443
-0.461555	-0.171320	-0.032490
-0.472597	-0.175796	-0.033349
-0.481245	-0.179298	-0.034017
-0.487502	-0.181825	-0.034496
-0.491388	-0.183381	-0.034787
-0.492931	-0.183976	-0.034890
-0.492172	-0.183623	-0.034809
-0.489161	-0.182329	-0.034548
-0.483959	-0.180139	-0.034111
-0.476637	-0.177084	-0.033506
-0.467276	-0.173186	-0.032787
-0.456036	-0.168483	-0.031905
-0.444008	-0.163007	-0.030867
-0.430187	-0.156807	-0.029680
-0.414652	-0.149925	-0.028355
-0.397488	-0.142404	-0.026901
-0.378791	-0.134293	-0.025328
-0.358663	-0.125643	-0.023648
-0.337214	-0.116509	-0.021872
-0.314560	-0.106949	-0.020011
-0.290824	-0.097023	-0.018079
-0.266133	-0.086792	-0.016086
-0.240620	-0.076320	-0.014047
-0.214420	-0.065669	-0.011974
-0.187673	-0.054904	-0.009880
-0.160521	-0.044088	-0.007777
-0.133105	-0.033284	-0.005678
-0.105568	-0.022554	-0.003596
-0.078053	-0.011958	-0.001541
-0.050701	-0.001553	0.000473
-0.023650	0.008607	0.002436
0.002965	0.018468	0.004337
0.029014	0.027982	0.006167
0.054371	0.037104	0.007917
0.078915	0.045794	0.009578
0.102534	0.054013	0.011143
0.125120	0.061730	0.012605
0.146579	0.068915	0.013958
0.166821	0.075543	0.015199
0.185770	0.081595	0.016322
0.203356	0.087052	0.017325
0.219524	0.091903	0.018204
0.234224	0.096138	0.018960
0.247418	0.099752	0.019591
0.259079	0.102744	0.020132
0.269188	0.105545	0.020557
0.277750	0.107740	0.020865
0.284766	0.109306	0.021057
0.290243	0.110250	0.021132
0.294196	0.110583	0.021094
0.296648	0.110319	0.020944
0.297630	0.109473	0.020686
0.297178	0.108066	0.020323
0.295337	0.106121	0.019859
0.292156	0.103660	0.019300
0.287689	0.100713	0.018651
0.281996	0.097309	0.017918
0.275143	0.093479	0.017107
0.267197	0.089256	0.016225
0.258229	0.084676	0.015279
0.248314	0.079776	0.014276
0.237529	0.074591	0.013224
0.226869	0.069160	0.012130
0.215457	0.063528	0.011002
0.203342	0.057733	0.009848
0.190599	0.051814	0.008674
0.177306	0.045807	0.007490
0.163540	0.039749	0.006301
0.149381	0.033678	0.005117
0.134907	0.027629	0.003943
0.120197	0.021635	0.002787
0.105330	0.015729	0.001655
0.090383	0.009942	0.000554
0.075431	0.004303	-0.000513
0.060548	-0.001161	-0.001538
0.045805	-0.006424	-0.002518
0.031273	-0.011464	-0.003448
0.017015	-0.016260	-0.004324
0.003096	-0.020794	-0.005144
-0.010427	-0.025051	-0.005904
-0.023497	-0.029015	-0.006602
-0.036065	-0.032676	-0.007236
-0.048084	-0.036024	-0.007808
-0.059512	-0.038980	-0.008318
-0.070311	-0.041590	-0.008761
-0.080449	-0.043895	-0.009137
-0.089898	-0.045891	-0.009446
-0.098637	-0.047575	-0.009689
-0.106648	-0.048948	-0.009866
-0.113920	-0.050012	-0.009980
-0.120444	-0.050771	-0.010032
-0.126216	-0.051231	-0.010024
-0.131237	-0.051399	-0.009958
-0.135511	-0.051287	-0.009837
-0.139047	-0.050903	-0.009664
-0.141856	-0.050262	-0.009442
-0.143954	-0.049378	-0.009174
-0.145358	-0.048264	-0.008865
-0.146089	-0.046939	-0.008517
-0.146172	-0.045419	-0.008134
-0.145631	-0.043722	-0.007722
-0.144494	-0.041867	-0.007283
-0.142792	-0.039872	-0.006822
-0.140554	-0.037758	-0.006342
-0.137814	-0.035543	-0.005849
-0.134606	-0.033247	-0.005346
-0.130962	-0.030888	-0.004836
-0.126918	-0.028486	-0.004325
-0.122509	-0.026058	-0.003815
-0.117771	-0.023621	-0.003309
-0.112738	-0.021193	-0.002812
-0.107466	-0.018788	-0.002327
-0.102003	-0.016422	-0.001856
-0.096338	-0.014109	-0.001401
-0.090503	-0.011860	-0.000966
-0.084529	-0.009688	-0.000552
-0.078445	-0.007601	-0.000162
-0.072281	-0.005608	0.000204
-0.066065	-0.003717	0.000544
-0.059825	-0.001934	0.000856
-0.053584	-0.000264	0.001141
-0.047369	0.001311	0.001399
-0.041202	0.002822	0.001630
-0.035104	0.004209	0.001834
-0.029094	0.005473	0.002010
-0.023192	0.006613	0.002159
-0.017413	0.007629	0.002280
-0.011775	0.008524	0.002376
-0.006290	0.009299	0.002445
-0.000971	0.009958	0.002491
0.004172	0.010506	0.002513
0.009129	0.010947	0.002513
0.013892	0.011288	0.002493
0.018455	0.011533	0.002454
0.022813	0.011692	0.002399
0.026960	0.011769	0.002328
0.030897	0.011773	0.002245
0.034618	0.011712	0.002150
0.038126	0.011595	0.002046
0.041417	0.011428	0.001935
0.044497	0.011222	0.001819
0.047361	0.010981	0.001700
0.050018	0.010717	0.001579
0.052465	0.010435	0.001459
0.054710	0.010145	0.001341
0.056751	0.009850	0.001226
0.058598	0.009561	0.001118
0.060248	0.009281	0.001015
0.061712	0.009018	0.000922
0.062988	0.008774	0.000837
0.064086	0.008558	0.000762
0.065001	0.008368	0.000698
0.065749	0.008214	0.000647
0.066320	0.008091	0.000607
0.066731	0.008009	0.000580
0.066972	0.007960	0.000565
0.067058	0.007954	0.000564
0.066979	0.007982	0.000574
0.066753	0.008052	0.000598
0.066364	0.008174	0.000633
0.065833	0.008348	0.000681
0.065243	0.008543	0.000738
0.064518	0.008771	0.000807
0.063629	0.009013	0.000883
0.062602	0.009283	0.000969
0.061407	0.009555	0.001060
0.060079	0.009847	0.001158
0.058580	0.010130	0.001257
0.056951	0.010424	0.001362
0.055149	0.010695	0.001465
0.053224	0.010969	0.001571
0.051121	0.011205	0.001672
0.048904	0.011435	0.001773
0.046507	0.011612	0.001865
0.044004	0.011775	0.001956
0.041322	0.011871	0.002035
0.038547	0.011945	0.002109
0.035594	0.011937	0.002168
0.032562	0.011903	0.002221
0.029356	0.011773	0.002255
0.026090	0.011613	0.002282
0.022655	0.011346	0.002287
0.019183	0.011046	0.002284
0.015551	0.010631	0.002257
0.011907	0.010182	0.002222
0.008116	0.009611	0.002161
0.004341	0.009009	0.002092
0.000434	0.008281	0.001995
-0.003426	0.007526	0.001891
-0.007398	0.006643	0.001758
-0.011290	0.005742	0.001620
-0.015270	0.004713	0.001454
-0.019136	0.003676	0.001283
-0.023064	0.002517	0.001085
-0.026841	0.001360	0.000886
-0.030651	0.000090	0.000660
-0.034274	-0.001150	0.000434
-0.037899	-0.002479	0.000186
-0.041301	-0.003777	-0.000059
-0.044671	-0.005164	-0.000325
-0.047785	-0.006503	-0.000583
-0.050836	-0.007914	-0.000860
-0.053598	-0.009261	-0.001127
-0.056265	-0.010661	-0.001407
-0.058614	-0.011979	-0.001674
-0.060839	-0.013330	-0.001951
-0.062723	-0.014582	-0.002210
-0.064455	-0.015846	-0.002475
-0.065826	-0.016994	-0.002719
-0.067023	-0.018133	-0.002965
-0.067856	-0.019140	-0.003186
-0.068499	-0.020119	-0.003405
-0.068757	-0.020951	-0.003596
-0.068808	-0.021737	-0.003781
-0.068472	-0.022364	-0.003936
-0.067920	-0.022930	-0.004081
-0.066985	-0.023327	-0.004194
-0.065832	-0.023650	-0.004293
-0.064306	-0.023798	-0.004359
-0.062567	-0.023863	-0.004410
-0.060471	-0.023751	-0.004426
-0.058174	-0.023549	-0.004425
-0.055543	-0.023172	-0.004389
-0.052728	-0.022703	-0.004335
-0.049607	-0.022064	-0.004247
-0.046327	-0.021336	-0.004141
-0.042774	-0.020445	-0.004002
-0.039089	-0.019472	-0.003847
-0.035171	-0.018349	-0.003659
-0.031154	-0.017125	-0.003457
-0.026944	-0.015731	-0.003225
-0.022672	-0.014279	-0.002980
-0.018250	-0.012711	-0.002708
-0.013806	-0.011101	-0.002425
-0.009258	-0.009398	-0.002119
-0.004728	-0.007671	-0.001806
-0.000142	-0.005872	-0.001475
0.004384	-0.004071	-0.001141
0.008920	-0.002221	-0.000793
0.013352	-0.000389	-0.000446
0.017750	0.001469	-0.000090
0.022003	0.003286	0.000261
0.026177	0.005107	0.000616
0.030167	0.006868	0.000963
0.034039	0.008610	0.001309
0.037691	0.010273	0.001640
0.041187	0.011897	0.001967
0.044430	0.013424	0.002276
0.047486	0.014894	0.002576
0.050261	0.016250	0.002855
0.052822	0.017535	0.003121
0.055078	0.018691	0.003363
0.057100	0.019764	0.003590
0.058799	0.020697	0.003789
0.060249	0.021537	0.003971
0.061363	0.022229	0.004124
0.062220	0.022821	0.004257
0.062735	0.023261	0.004361
0.062991	0.023597	0.004444
0.062926	0.023777	0.004496
0.062673	0.023855	0.004528
0.062081	0.023778	0.004529
0.061240	0.023603	0.004510
0.060070	0.023277	0.004461
0.058665	0.022857	0.004395
0.056947	0.022293	0.004298
0.055013	0.021643	0.004185
0.052787	0.020857	0.004043
0.050370	0.019997	0.003886
0.047686	0.019010	0.003703
0.044841	0.017995	0.003507
0.041758	0.016878	0.003288
0.038549	0.015709	0.003059
0.035135	0.014434	0.002811
0.031632	0.013123	0.002556
0.027959	0.011721	0.002284
0.024235	0.010300	0.002008
0.020379	0.008805	0.001718
0.016513	0.007309	0.001429
0.012553	0.005755	0.001128
0.008624	0.004217	0.000831
0.004641	0.002641	0.000526
0.000729	0.001097	0.000228
-0.003199	-0.000468	-0.000075
-0.007016	-0.001982	-0.000367
-0.010812	-0.003502	-0.000661
-0.014461	-0.004954	-0.000940
-0.018052	-0.006396	-0.001219
-0.021462	-0.007755	-0.001480
-0.024783	-0.009090	-0.001737
-0.027890	-0.010328	-0.001975
-0.030880	-0.011529	-0.002205
-0.033630	-0.012621	-0.002414
-0.036238	-0.013666	-0.002615
-0.038583	-0.014592	-0.002791
-0.040766	-0.015461	-0.002957
-0.042669	-0.016204	-0.003097
-0.044394	-0.016884	-0.003226
-0.045827	-0.017431	-0.003328
-0.047074	-0.017913	-0.003418
-0.048020	-0.018259	-0.003482
-0.048775	-0.018536	-0.003532
-0.049229	-0.018678	-0.003555
-0.049493	-0.018728	-0.003566
-0.049458	-0.018642	-0.003550
-0.049237	-0.018493	-0.003522
-0.048727	-0.018215	-0.003467
-0.048043	-0.017880	-0.003402
-0.047077	-0.017423	-0.003312
-0.045942	-0.016915	-0.003212
-0.044547	-0.016293	-0.003089
-0.043012	-0.015629	-0.002958
-0.041238	-0.014861	-0.002807
-0.039346	-0.014060	-0.002650
-0.037239	-0.013167	-0.002473
-0.035039	-0.012253	-0.002294
-0.032650	-0.011257	-0.002098
-0.030195	-0.010253	-0.001902
-0.027581	-0.009181	-0.001692
-0.024930	-0.008113	-0.001483
-0.022149	-0.006990	-0.001263
-0.019362	-0.005885	-0.001048
-0.016474	-0.004736	-0.000824
-0.013611	-0.003619	-0.000607
-0.010678	-0.002472	-0.000384
-0.007801	-0.001368	-0.000171
-0.004882	-0.000246	0.000046
-0.002047	0.000821	0.000251
0.000800	0.001894	0.000458
0.003536	0.002901	0.000651
0.006258	0.003905	0.000843
0.008843	0.004833	0.001019
0.011391	0.005748	0.001193
0.013780	0.006580	0.001350
0.016111	0.007392	0.001502
0.018262	0.008112	0.001637
0.020339	0.008808	0.001767
0.022219	0.009407	0.001878
0.024011	0.009977	0.001983
0.025593	0.010447	0.002067
0.027077	0.010885	0.002146
0.028342	0.011221	0.002203
0.029501	0.011525	0.002255
0.030437	0.011726	0.002286
0.031263	0.011896	0.002311
0.031864	0.011963	0.002316
0.032357	0.012017	0.002315
0.032625	0.011976	0.002294
0.032789	0.011907	0.002270
0.032735	0.011741	0.002226
0.032583	0.011551	0.002179
0.032220	0.011269	0.002114
0.031770	0.010970	0.002047
0.031120	0.010584	0.001964
0.030394	0.010188	0.001879
0.029481	0.009711	0.001779
0.028507	0.009231	0.001680
0.027386	0.008679	0.001567
0.026228	0.008131	0.001455
0.024913	0.007520	0.001332
0.023569	0.006920	0.001212
0.022086	0.006265	0.001082
0.020591	0.005629	0.000957
0.018976	0.004947	0.000822
0.017367	0.004292	0.000695
0.015657	0.003599	0.000560
0.013971	0.002941	0.000433
0.012204	0.002252	0.000301
0.010478	0.001604	0.000178
0.008690	0.000934	0.000050
0.006960	0.000312	-0.000067
0.005185	-0.000327	-0.000186
0.003485	-0.000912	-0.000295
0.001757	-0.001507	-0.000405
0.000117	-0.002044	-0.000503
-0.001534	-0.002570	-0.000601
-0.003084	-0.003032	-0.000687
-0.004632	-0.003496	-0.000772
-0.006067	-0.003896	-0.000844
-0.007489	-0.004295	-0.000915
-0.008787	-0.004628	-0.000972
-0.010063	-0.004958	-0.001028
-0.011209	-0.005221	-0.001070
-0.012325	-0.005480	-0.001112
-0.013304	-0.005672	-0.001140
-0.014248	-0.005860	-0.001167
-0.015053	-0.005981	-0.001180
-0.015819	-0.006099	-0.001193
-0.016444	-0.006151	-0.001193
-0.017029	-0.006202	-0.001193
-0.017472	-0.006190	-0.001180
-0.017877	-0.006179	-0.001168
-0.018142	-0.006106	-0.001144
-0.018371	-0.006038	-0.001121
-0.018463	-0.005911	-0.001087
-0.018523	-0.005792	-0.001055
-0.018451	-0.005617	-0.001013
-0.018352	-0.005454	-0.000973
-0.018127	-0.005239	-0.000923
-0.017882	-0.005039	-0.000878
-0.017517	-0.004791	-0.000823
-0.017140	-0.004561	-0.000773
-0.016650	-0.004288	-0.000714
-0.016157	-0.004037	-0.000661
-0.015558	-0.003747	-0.000600
-0.014953	-0.003482	-0.000546
-0.014249	-0.003180	-0.000485
-0.013559	-0.002908	-0.000430
-0.012782	-0.002603	-0.000370
-0.012028	-0.002330	-0.000317
-0.011195	-0.002027	-0.000258
-0.010394	-0.001760	-0.000208
-0.009523	-0.001465	-0.000152
-0.008692	-0.001210	-0.000105
-0.007799	-0.000928	-0.000054
-0.006954	-0.000687	-0.000011
-0.006055	-0.000423	0.000036
-0.005212	-0.000201	0.000074
-0.004321	0.000043	0.000116
-0.003493	0.000243	0.000148
-0.002623	0.000464	0.000185
-0.001824	0.000639	0.000212
-0.000987	0.000836	0.000243
-0.000227	0.000987	0.000264
0.000566	0.001159	0.000290
0.001279	0.001284	0.000305
0.002020	0.001430	0.000325
0.002676	0.001537	0.000336
0.003359	0.001664	0.000351
0.003953	0.001745	0.000357
0.004571	0.001846	0.000368
0.005099	0.001902	0.000369
0.005649	0.001980	0.000376
0.006107	0.002012	0.000373
0.006586	0.002069	0.000376
0.006972	0.002080	0.000371
0.007378	0.002117	0.000371
0.007692	0.002111	0.000362
0.008026	0.002131	0.000360
0.008268	0.002109	0.000349
0.008530	0.002115	0.000345
0.008701	0.002080	0.000333
0.008893	0.002074	0.000327
0.008996	0.002029	0.000314
0.009121	0.002014	0.000308
0.009158	0.001964	0.000294
0.009219	0.001949	0.000287
0.009193	0.001897	0.000274
0.009194	0.001878	0.000267
0.009110	0.001822	0.000254
0.009054	0.001799	0.000248
0.008917	0.001740	0.000236
0.008809	0.001715	0.000231
0.008621	0.001655	0.000219
0.008465	0.001628	0.000215
0.008236	0.001567	0.000204
0.008047	0.001539	0.000201
0.007785	0.001478	0.000191
0.007557	0.001450	0.000189
0.007257	0.001388	0.000180
0.006993	0.001359	0.000178
0.006660	0.001297	0.000170
0.006366	0.001267	0.000169
0.006004	0.001204	0.000161
0.005682	0.001172	0.000160
0.005296	0.001108	0.000153
0.004953	0.001074	0.000152
0.004546	0.001007	0.000144
0.004184	0.000971	0.000143
0.003762	0.000901	0.000136
0.003386	0.000861	0.000134
0.002952	0.000787	0.000126
0.002567	0.000744	0.000124
0.002126	0.000666	0.000114
0.001735	0.000618	0.000111
0.001291	0.000536	0.000101
0.000900	0.000483	0.000097
0.000456	0.000396	0.000085
0.000068	0.000338	0.000080
-0.000370	0.000246	0.000067
-0.000750	0.000184	0.000061
-0.001178	0.000087	0.000046
-0.001547	0.000020	0.000038
-0.001961	-0.000081	0.000023
-0.002313	-0.000151	0.000014
-0.002709	-0.000256	-0.000003
-0.003041	-0.000329	-0.000014
-0.003415	-0.000436	-0.000032
-0.003722	-0.000511	-0.000043
-0.004069	-0.000619	-0.000062
-0.004348	-0.000694	-0.000075
-0.004665	-0.000803	-0.000094
-0.004911	-0.000877	-0.000107
-0.005194	-0.000983	-0.000127
-0.005405	-0.001054	-0.000140
-0.005650	-0.001157	-0.000160
-0.005822	-0.001224	-0.000173
-0.006027	-0.001322	-0.000192
-0.006157	-0.001382	-0.000205
-0.006320	-0.001472	-0.000223
-0.006405	-0.001524	-0.000234
-0.006523	-0.001605	-0.000252
-0.006562	-0.001648	-0.000262
-0.006633	-0.001718	-0.000278
-0.006621	-0.001748	-0.000286
-0.006638	-0.001806	-0.000300
-0.006577	-0.001823	-0.000306
-0.006547	-0.001868	-0.000317
-0.006438	-0.001870	-0.000321
-0.006361	-0.001899	-0.000330
-0.006206	-0.001886	-0.000330
-0.006083	-0.001900	-0.000336
-0.005884	-0.001871	-0.000334
-0.005717	-0.001868	-0.000337
-0.005475	-0.001822	-0.000332
-0.005268	-0.001802	-0.000331
-0.004986	-0.001741	-0.000323
-0.004741	-0.001705	-0.000319
-0.004423	-0.001627	-0.000307
-0.004145	-0.001575	-0.000301
-0.003796	-0.001482	-0.000286
-0.003488	-0.001416	-0.000276
-0.003113	-0.001309	-0.000258
-0.002782	-0.001229	-0.000246
-0.002386	-0.001109	-0.000225
-0.002037	-0.001018	-0.000210
-0.001626	-0.000887	-0.000187
-0.001265	-0.000786	-0.000170
-0.000845	-0.000647	-0.000145
-0.000479	-0.000538	-0.000126
-0.000057	-0.000393	-0.000099
0.000308	-0.000278	-0.000079
0.000725	-0.000129	-0.000051
0.001083	-0.000013	-0.000030
0.001489	0.000138	-0.000002
0.001833	0.000254	0.000020
0.002222	0.000403	0.000048
0.002545	0.000517	0.000069
0.002911	0.000661	0.000097
0.003208	0.000770	0.000118
0.003544	0.000908	0.000145
0.003809	0.001008	0.000164
0.004111	0.001137	0.000190
0.004340	0.001227	0.000207
0.004602	0.001344	0.000231
0.004790	0.001421	0.000246
0.005010	0.001525	0.000267
0.005154	0.001588	0.000280
0.005328	0.001676	0.000298
0.005424	0.001723	0.000308
0.005551	0.001794	0.000324
0.005598	0.001824	0.000330
0.005675	0.001878	0.000342
0.005673	0.001889	0.000345
0.005700	0.001925	0.000354
0.005649	0.001918	0.000354
0.005627	0.001934	0.000358
0.005529	0.001909	0.000355
0.005464	0.001907	0.000356
0.005322	0.001863	0.000348
0.005211	0.001843	0.000346
0.005025	0.001782	0.000335
0.004871	0.001745	0.000330
0.004644	0.001668	0.000316
0.004451	0.001615	0.000307
0.004187	0.001522	0.000290
0.003960	0.001456	0.000278
0.003664	0.001350	0.000259
0.003408	0.001271	0.000245
0.003085	0.001154	0.000223
0.002806	0.001065	0.000207
0.002462	0.000939	0.000183
0.002165	0.000842	0.000165
0.001807	0.000709	0.000140
0.001498	0.000607	0.000121
0.001132	0.000470	0.000095
0.000818	0.000365	0.000075
0.000450	0.000226	0.000049
0.000138	0.000120	0.000029
-0.000226	-0.000018	0.000002
-0.000531	-0.000122	-0.000017
-0.000885	-0.000257	-0.000043
-0.001176	-0.000356	-0.000061
-0.001513	-0.000486	-0.000087
-0.001786	-0.000578	-0.000104
-0.002101	-0.000700	-0.000127
-0.002349	-0.000784	-0.000143
-0.002638	-0.000896	-0.000165
-0.002858	-0.000969	-0.000179
-0.003117	-0.001070	-0.000198
-0.003304	-0.001131	-0.000210
-0.003528	-0.001219	-0.000227
-0.003679	-0.001267	-0.000236
-0.003866	-0.001341	-0.000250
-0.003979	-0.001375	-0.000256
-0.004127	-0.001435	-0.000268
-0.004200	-0.001453	-0.000271
-0.004308	-0.001498	-0.000280
-0.004340	-0.001501	-0.000280
-0.004407	-0.001530	-0.000286
-0.004399	-0.001518	-0.000284
-0.004425	-0.001532	-0.000287
-0.004376	-0.001506	-0.000281
-0.004361	-0.001505	-0.000281
-0.004270	-0.001464	-0.000273
-0.004216	-0.001449	-0.000271
-0.004090	-0.001395	-0.000260
-0.004000	-0.001368	-0.000255
-0.003840	-0.001301	-0.000242
-0.003720	-0.001262	-0.000235
-0.003530	-0.001184	-0.000219
-0.003381	-0.001136	-0.000210
-0.003165	-0.001049	-0.000194
-0.002992	-0.000991	-0.000183
-0.002754	-0.000897	-0.000165
-0.002561	-0.000833	-0.000153
-0.002306	-0.000733	-0.000133
-0.002098	-0.000664	-0.000120
-0.001830	-0.000560	-0.000100
-0.001612	-0.000488	-0.000087
-0.001337	-0.000382	-0.000067
-0.001114	-0.000309	-0.000053
-0.000835	-0.000203	-0.000033
-0.000611	-0.000131	-0.000019
-0.000335	-0.000026	0.000001
-0.000115	0.000044	0.000013
0.000155	0.000145	0.000033
0.000366	0.000210	0.000045
0.000626	0.000307	0.000063
0.000825	0.000366	0.000074
0.001070	0.000457	0.000091
0.001252	0.000509	0.000100
0.001479	0.000592	0.000116
0.001642	0.000637	0.000124
0.001848	0.000711	0.000138
0.001988	0.000747	0.000144
0.002171	0.000812	0.000156
0.002286	0.000838	0.000160
0.002444	0.000893	0.000170
0.002533	0.000910	0.000173
0.002663	0.000955	0.000181
0.002725	0.000961	0.000181
