## Supplementary material for "Visualising joint force-velocity properties in musculoskeletal models": Code&Data: A03_FB_P02_x0_qposOutput.csv

0.349066	1.396263	0.349066
0.349066	1.396262	0.349064
0.349069	1.396256	0.349058
0.349076	1.396237	0.349041
0.349094	1.396191	0.349005
0.349131	1.396102	0.348941
0.349198	1.395943	0.348835
0.349307	1.395686	0.348672
0.349476	1.395295	0.348432
0.349722	1.394731	0.348094
0.350066	1.393952	0.347630
0.350528	1.392917	0.347006
0.351129	1.391583	0.346184
0.351891	1.389912	0.345124
0.352834	1.387865	0.343783
0.354059	1.386705	0.338303
0.355617	1.386101	0.329819
0.357549	1.385833	0.318978
0.359886	1.385724	0.306254
0.362653	1.385636	0.292007
0.365869	1.385464	0.276500
0.369544	1.385138	0.259912
0.373683	1.384611	0.242360
0.378288	1.383859	0.223914
0.383355	1.382871	0.204616
0.388823	1.380245	0.188673
0.394634	1.376305	0.175183
0.400752	1.371278	0.163483
0.407149	1.365334	0.153045
0.413805	1.358612	0.143444
0.420702	1.351223	0.134348
0.427824	1.343258	0.125512
0.435159	1.334788	0.116768
0.442691	1.325875	0.108004
0.450410	1.316570	0.099154
0.458301	1.306920	0.090184
0.466351	1.296966	0.081080
0.474547	1.286751	0.071848
0.482875	1.276314	0.062500
0.491320	1.265695	0.053058
0.499867	1.254934	0.043550
0.508500	1.244072	0.034007
0.517204	1.233148	0.024461
0.525962	1.222204	0.014947
0.534759	1.211282	0.005501
0.543576	1.200423	-0.003842
0.552397	1.189669	-0.013045
0.561205	1.179060	-0.022074
0.569982	1.168640	-0.030896
0.578711	1.158448	-0.039479
0.587375	1.148526	-0.047793
0.595956	1.138913	-0.055811
0.604439	1.129647	-0.063505
0.612805	1.120766	-0.070854
0.621040	1.112305	-0.077836
0.629129	1.104296	-0.084432
0.637056	1.096772	-0.090628
0.644810	1.089758	-0.096410
0.652376	1.083280	-0.101766
0.659746	1.077356	-0.106690
0.666908	1.072002	-0.111176
0.673856	1.067229	-0.115222
0.680584	1.063042	-0.118830
0.687087	1.059441	-0.122003
0.693363	1.056417	-0.124749
0.699414	1.053955	-0.127077
0.705242	1.052030	-0.129000
0.710855	1.050609	-0.130530
0.716262	1.049642	-0.131682
0.721480	1.049064	-0.132473
0.726530	1.048786	-0.132928
0.731442	1.048706	-0.133111
0.736243	1.048734	-0.133155
0.740946	1.048813	-0.133133
0.745542	1.048966	-0.133150
0.750029	1.049105	-0.132834
0.754375	1.049509	-0.133316
0.758632	1.049451	-0.131599
0.762638	1.050414	-0.133202
0.766605	1.050314	-0.130396
0.770269	1.051486	-0.131646
0.773878	1.051646	-0.128686
0.777226	1.052753	-0.128972
0.780468	1.053261	-0.126668
0.783485	1.054362	-0.126496
0.786353	1.055216	-0.125173
0.789020	1.056330	-0.124713
0.791508	1.057369	-0.123722
0.793794	1.058540	-0.123010
0.795883	1.059728	-0.122094
0.797766	1.060991	-0.121200
0.799445	1.062301	-0.120225
0.800919	1.063664	-0.119203
0.802191	1.065070	-0.118125
0.803266	1.066511	-0.116993
0.804149	1.067976	-0.115812
0.804852	1.069448	-0.114584
0.805386	1.070910	-0.113316
0.805769	1.072340	-0.112017
0.806020	1.073714	-0.110697
0.806160	1.075007	-0.109372
0.806213	1.076194	-0.108061
0.806199	1.077260	-0.106788
0.806134	1.078198	-0.105579
0.806018	1.079027	-0.104460
0.805851	1.079762	-0.103434
0.805630	1.080417	-0.102491
0.805353	1.081005	-0.101620
0.805017	1.081538	-0.100810
0.804619	1.082024	-0.100049
0.804159	1.082471	-0.099329
0.803634	1.082887	-0.098641
0.803043	1.083278	-0.097978
0.802384	1.083647	-0.097336
0.801658	1.083999	-0.096709
0.800864	1.084337	-0.096094
0.800000	1.084663	-0.095488
0.799068	1.084979	-0.094889
0.798067	1.085287	-0.094295
0.796998	1.085587	-0.093704
0.795861	1.085882	-0.093117
0.794656	1.086171	-0.092533
0.793385	1.086455	-0.091951
0.792049	1.086735	-0.091371
0.790649	1.087010	-0.090793
0.789185	1.087282	-0.090218
0.787661	1.087549	-0.089646
0.786076	1.087813	-0.089078
0.784434	1.088074	-0.088513
0.782736	1.088330	-0.087954
0.780984	1.088582	-0.087400
0.779180	1.088830	-0.086853
0.777328	1.089073	-0.086313
0.775429	1.089312	-0.085782
0.773486	1.089547	-0.085260
0.771502	1.089776	-0.084749
0.769480	1.090000	-0.084249
0.767424	1.090219	-0.083761
0.765336	1.090432	-0.083287
0.763219	1.090639	-0.082828
0.761077	1.090839	-0.082383
0.758914	1.091033	-0.081956
0.756733	1.091221	-0.081545
0.754538	1.091402	-0.081153
0.752332	1.091576	-0.080780
0.750120	1.091742	-0.080427
0.747904	1.091901	-0.080094
0.745689	1.092053	-0.079783
0.743478	1.092197	-0.079493
0.741276	1.092334	-0.079225
0.739087	1.092463	-0.078980
0.736913	1.092584	-0.078758
0.734758	1.092698	-0.078559
0.732628	1.092805	-0.078384
0.730524	1.092904	-0.078232
0.728451	1.092996	-0.078103
0.726412	1.093080	-0.077997
0.724410	1.093158	-0.077915
0.722450	1.093229	-0.077855
0.720533	1.093293	-0.077818
0.718663	1.093351	-0.077803
0.716844	1.093403	-0.077809
0.715077	1.093449	-0.077835
0.713366	1.093488	-0.077875
0.711712	1.093521	-0.077929
0.710119	1.093548	-0.077997
0.708588	1.093570	-0.078078
0.707121	1.093588	-0.078173
0.705719	1.093602	-0.078282
0.704385	1.093611	-0.078403
0.703119	1.093618	-0.078537
0.701923	1.093623	-0.078684
0.700797	1.093625	-0.078843
0.699742	1.093626	-0.079014
0.698758	1.093626	-0.079197
0.697846	1.093626	-0.079391
0.697003	1.093626	-0.079597
0.696231	1.093629	-0.079814
0.695528	1.093634	-0.080042
0.694893	1.093643	-0.080281
0.694324	1.093657	-0.080529
0.693820	1.093678	-0.080787
0.693378	1.093706	-0.081053
0.692995	1.093744	-0.081327
0.692668	1.093792	-0.081608
0.692395	1.093853	-0.081895
0.692173	1.093928	-0.082186
0.691996	1.094019	-0.082480
0.691862	1.094128	-0.082776
0.691767	1.094255	-0.083071
0.691707	1.094402	-0.083364
0.691678	1.094569	-0.083653
0.691677	1.094757	-0.083936
0.691700	1.094965	-0.084211
0.691746	1.095188	-0.084476
0.691816	1.095423	-0.084731
0.691909	1.095664	-0.084975
0.692025	1.095909	-0.085212
0.692163	1.096153	-0.085443
0.692323	1.096394	-0.085671
0.692504	1.096630	-0.085898
0.692706	1.096856	-0.086125
0.692928	1.097072	-0.086356
0.693171	1.097274	-0.086592
0.693432	1.097462	-0.086834
0.693712	1.097634	-0.087086
0.694009	1.097789	-0.087348
0.694323	1.097926	-0.087623
0.694652	1.098044	-0.087911
0.694997	1.098144	-0.088215
0.695355	1.098225	-0.088535
0.695726	1.098288	-0.088873
0.696109	1.098332	-0.089230
0.696503	1.098359	-0.089607
0.696906	1.098369	-0.090003
0.697317	1.098363	-0.090420
0.697736	1.098342	-0.090858
0.698161	1.098308	-0.091319
0.698591	1.098262	-0.091802
0.699025	1.098205	-0.092306
0.699462	1.098137	-0.092827
0.699902	1.098058	-0.093362
0.700342	1.097969	-0.093911
0.700784	1.097871	-0.094469
0.701225	1.097764	-0.095033
0.701665	1.097648	-0.095602
0.702104	1.097524	-0.096172
0.702540	1.097393	-0.096742
0.702973	1.097255	-0.097307
0.703402	1.097112	-0.097866
0.703827	1.096963	-0.098416
0.704246	1.096811	-0.098955
0.704660	1.096656	-0.099481
0.705067	1.096499	-0.099992
0.705467	1.096340	-0.100485
0.705860	1.096181	-0.100959
0.706244	1.096023	-0.101413
0.706620	1.095867	-0.101844
0.706986	1.095714	-0.102253
0.707344	1.095564	-0.102637
0.707691	1.095419	-0.102996
0.708028	1.095280	-0.103330
0.708354	1.095147	-0.103637
0.708669	1.095020	-0.103918
0.708973	1.094902	-0.104173
0.709265	1.094792	-0.104401
0.709546	1.094691	-0.104604
0.709815	1.094599	-0.104781
0.710072	1.094517	-0.104932
0.710317	1.094445	-0.105059
0.710550	1.094383	-0.105163
0.710770	1.094332	-0.105243
0.710979	1.094291	-0.105301
0.711175	1.094260	-0.105338
0.711360	1.094240	-0.105355
0.711532	1.094229	-0.105353
0.711693	1.094228	-0.105333
0.711842	1.094237	-0.105295
0.711979	1.094254	-0.105242
0.712105	1.094281	-0.105174
0.712219	1.094316	-0.105092
0.712322	1.094360	-0.104997
0.712413	1.094411	-0.104890
0.712494	1.094471	-0.104771
0.712563	1.094537	-0.104642
0.712622	1.094610	-0.104503
0.712671	1.094689	-0.104355
0.712709	1.094773	-0.104199
0.712738	1.094862	-0.104036
0.712757	1.094955	-0.103866
0.712767	1.095051	-0.103691
0.712767	1.095150	-0.103513
0.712760	1.095251	-0.103331
0.712744	1.095352	-0.103146
0.712720	1.095455	-0.102961
0.712688	1.095558	-0.102776
0.712648	1.095661	-0.102592
0.712602	1.095762	-0.102409
0.712549	1.095863	-0.102229
0.712489	1.095961	-0.102053
0.712422	1.096058	-0.101881
0.712350	1.096151	-0.101714
0.712272	1.096241	-0.101553
0.712189	1.096327	-0.101397
0.712101	1.096410	-0.101249
0.712009	1.096487	-0.101107
0.711912	1.096560	-0.100973
0.711812	1.096628	-0.100847
0.711708	1.096690	-0.100730
0.711601	1.096746	-0.100620
0.711492	1.096796	-0.100519
0.711380	1.096839	-0.100426
0.711267	1.096876	-0.100343
0.711152	1.096907	-0.100268
0.711037	1.096931	-0.100201
0.710921	1.096948	-0.100143
0.710805	1.096958	-0.100094
0.710690	1.096961	-0.100053
0.710576	1.096957	-0.100020
0.710463	1.096947	-0.099995
0.710351	1.096930	-0.099978
0.710242	1.096908	-0.099968
0.710135	1.096879	-0.099967
0.710031	1.096845	-0.099973
0.709930	1.096806	-0.099987
0.709833	1.096762	-0.100007
0.709739	1.096714	-0.100034
0.709650	1.096662	-0.100067
0.709564	1.096606	-0.100107
0.709484	1.096547	-0.100151
0.709408	1.096486	-0.100201
0.709338	1.096423	-0.100255
0.709272	1.096359	-0.100313
0.709212	1.096293	-0.100374
0.709157	1.096228	-0.100438
0.709108	1.096162	-0.100504
0.709065	1.096097	-0.100571
0.709027	1.096033	-0.100640
0.708995	1.095970	-0.100709
0.708968	1.095910	-0.100777
0.708948	1.095851	-0.100845
0.708933	1.095796	-0.100911
0.708923	1.095744	-0.100976
0.708919	1.095695	-0.101038
0.708920	1.095651	-0.101097
0.708927	1.095610	-0.101152
0.708938	1.095573	-0.101203
0.708955	1.095540	-0.101251
0.708977	1.095512	-0.101293
0.709004	1.095487	-0.101330
0.709036	1.095467	-0.101363
0.709073	1.095450	-0.101390
0.709114	1.095438	-0.101411
0.709160	1.095429	-0.101427
0.709210	1.095424	-0.101438
0.709264	1.095423	-0.101444
0.709322	1.095425	-0.101445
0.709384	1.095430	-0.101441
0.709449	1.095439	-0.101432
0.709517	1.095452	-0.101420
0.709588	1.095467	-0.101403
0.709661	1.095486	-0.101383
0.709736	1.095507	-0.101359
0.709813	1.095531	-0.101333
0.709892	1.095558	-0.101304
0.709972	1.095586	-0.101272
0.710053	1.095617	-0.101238
0.710134	1.095650	-0.101202
0.710215	1.095684	-0.101165
0.710296	1.095720	-0.101126
0.710377	1.095756	-0.101086
0.710458	1.095793	-0.101046
0.710537	1.095830	-0.101005
0.710615	1.095868	-0.100964
0.710691	1.095905	-0.100923
0.710765	1.095942	-0.100883
0.710838	1.095978	-0.100843
0.710907	1.096013	-0.100804
0.710975	1.096046	-0.100767
0.711039	1.096078	-0.100731
0.711101	1.096109	-0.100697
0.711159	1.096137	-0.100664
0.711214	1.096163	-0.100634
0.711265	1.096187	-0.100605
0.711313	1.096209	-0.100579
0.711357	1.096227	-0.100556
0.711397	1.096243	-0.100535
0.711433	1.096256	-0.100516
0.711465	1.096266	-0.100501
0.711493	1.096273	-0.100488
0.711517	1.096277	-0.100477
0.711537	1.096278	-0.100469
0.711553	1.096276	-0.100464
0.711565	1.096271	-0.100462
0.711572	1.096263	-0.100462
0.711576	1.096251	-0.100464
0.711576	1.096238	-0.100469
0.711572	1.096221	-0.100476
0.711564	1.096202	-0.100486
0.711552	1.096180	-0.100498
0.711537	1.096157	-0.100512
0.711518	1.096132	-0.100529
0.711496	1.096104	-0.100547
0.711471	1.096076	-0.100567
0.711443	1.096046	-0.100589
0.711411	1.096016	-0.100612
0.711377	1.095984	-0.100636
0.711341	1.095953	-0.100661
0.711302	1.095921	-0.100688
0.711260	1.095889	-0.100714
0.711217	1.095857	-0.100741
0.711172	1.095826	-0.100768
0.711125	1.095795	-0.100795
0.711077	1.095765	-0.100822
0.711027	1.095737	-0.100848
0.710977	1.095709	-0.100874
0.710926	1.095683	-0.100898
0.710875	1.095659	-0.100921
0.710823	1.095636	-0.100943
0.710771	1.095615	-0.100963
0.710719	1.095596	-0.100981
0.710668	1.095579	-0.100998
0.710617	1.095564	-0.101012
0.710567	1.095551	-0.101025
0.710518	1.095541	-0.101035
0.710470	1.095532	-0.101042
0.710424	1.095525	-0.101048
0.710379	1.095521	-0.101051
0.710336	1.095519	-0.101051
0.710295	1.095519	-0.101049
0.710255	1.095521	-0.101045
0.710218	1.095525	-0.101038
0.710183	1.095531	-0.101029
0.710150	1.095538	-0.101018
0.710119	1.095548	-0.101005
0.710091	1.095560	-0.100990
0.710066	1.095574	-0.100973
0.710043	1.095589	-0.100955
0.710022	1.095606	-0.100936
0.710004	1.095624	-0.100915
0.709989	1.095644	-0.100893
0.709976	1.095665	-0.100871
0.709966	1.095687	-0.100848
0.709959	1.095710	-0.100824
0.709953	1.095733	-0.100800
0.709951	1.095758	-0.100776
0.709951	1.095783	-0.100751
0.709953	1.095808	-0.100727
0.709958	1.095833	-0.100703
0.709965	1.095859	-0.100679
0.709974	1.095884	-0.100656
0.709986	1.095908	-0.100634
0.709999	1.095932	-0.100613
0.710015	1.095956	-0.100592
0.710032	1.095978	-0.100573
0.710051	1.095999	-0.100554
0.710072	1.096019	-0.100537
0.710095	1.096037	-0.100522
0.710119	1.096054	-0.100508
0.710144	1.096069	-0.100495
0.710171	1.096083	-0.100484
0.710199	1.096095	-0.100475
0.710227	1.096105	-0.100467
0.710257	1.096114	-0.100461
0.710287	1.096120	-0.100457
0.710318	1.096124	-0.100455
0.710349	1.096127	-0.100454
0.710381	1.096128	-0.100455
0.710412	1.096126	-0.100458
0.710444	1.096123	-0.100462
0.710476	1.096119	-0.100468
0.710507	1.096112	-0.100476
0.710538	1.096104	-0.100485
0.710568	1.096095	-0.100496
0.710598	1.096084	-0.100508
0.710627	1.096071	-0.100522
0.710655	1.096058	-0.100537
0.710683	1.096043	-0.100553
0.710709	1.096027	-0.100570
0.710734	1.096011	-0.100589
0.710758	1.095993	-0.100607
0.710781	1.095975	-0.100627
0.710803	1.095957	-0.100647
0.710823	1.095938	-0.100668
0.710841	1.095919	-0.100688
0.710858	1.095900	-0.100709
0.710874	1.095880	-0.100730
0.710888	1.095861	-0.100751
0.710900	1.095843	-0.100771
0.710911	1.095824	-0.100791
0.710920	1.095806	-0.100810
0.710928	1.095789	-0.100828
0.710934	1.095773	-0.100846
0.710938	1.095757	-0.100863
0.710941	1.095742	-0.100879
0.710942	1.095728	-0.100894
0.710941	1.095716	-0.100907
0.710939	1.095704	-0.100920
0.710935	1.095694	-0.100931
0.710930	1.095685	-0.100940
0.710924	1.095677	-0.100948
0.710916	1.095671	-0.100955
0.710907	1.095666	-0.100960
0.710896	1.095662	-0.100964
0.710885	1.095660	-0.100966
0.710872	1.095659	-0.100967
0.710858	1.095659	-0.100966
0.710844	1.095661	-0.100964
0.710828	1.095664	-0.100960
0.710811	1.095668	-0.100955
0.710794	1.095674	-0.100949
0.710776	1.095680	-0.100941
0.710758	1.095688	-0.100932
0.710739	1.095697	-0.100923
0.710720	1.095706	-0.100912
0.710700	1.095717	-0.100900
0.710680	1.095728	-0.100888
0.710660	1.095740	-0.100874
0.710640	1.095753	-0.100861
0.710620	1.095766	-0.100846
0.710600	1.095779	-0.100832
0.710580	1.095793	-0.100817
0.710561	1.095807	-0.100801
0.710541	1.095822	-0.100786
0.710522	1.095836	-0.100771
0.710504	1.095850	-0.100756
0.710486	1.095864	-0.100741
0.710469	1.095878	-0.100726
0.710452	1.095891	-0.100712
0.710436	1.095904	-0.100699
0.710421	1.095916	-0.100685
0.710407	1.095928	-0.100673
0.710394	1.095939	-0.100661
0.710381	1.095949	-0.100650
0.710369	1.095958	-0.100640
0.710359	1.095967	-0.100631
0.710349	1.095974	-0.100622
0.710341	1.095981	-0.100615
0.710333	1.095987	-0.100609
0.710327	1.095991	-0.100603
0.710321	1.095995	-0.100599
0.710317	1.095997	-0.100595
0.710314	1.095999	-0.100593
0.710311	1.095999	-0.100592
0.710310	1.095998	-0.100591
0.710310	1.095997	-0.100592
0.710311	1.095994	-0.100594
0.710313	1.095990	-0.100596
0.710316	1.095986	-0.100600
0.710320	1.095981	-0.100604
0.710325	1.095974	-0.100609
0.710331	1.095967	-0.100615
0.710338	1.095960	-0.100622
0.710345	1.095951	-0.100629
0.710354	1.095942	-0.100637
0.710363	1.095933	-0.100646
0.710373	1.095923	-0.100655
0.710383	1.095913	-0.100664
0.710394	1.095902	-0.100674
0.710406	1.095891	-0.100684
0.710418	1.095881	-0.100694
0.710431	1.095870	-0.100704
0.710444	1.095859	-0.100714
0.710457	1.095848	-0.100725
0.710471	1.095838	-0.100735
0.710485	1.095827	-0.100745
0.710499	1.095817	-0.100754
0.710513	1.095808	-0.100764
0.710527	1.095799	-0.100773
0.710542	1.095790	-0.100781
0.710556	1.095782	-0.100789
0.710570	1.095775	-0.100797
0.710583	1.095768	-0.100804
0.710597	1.095762	-0.100810
0.710610	1.095757	-0.100816
0.710623	1.095753	-0.100821
0.710636	1.095749	-0.100825
0.710648	1.095746	-0.100828
0.710659	1.095744	-0.100831
0.710670	1.095743	-0.100833
0.710681	1.095743	-0.100834
0.710691	1.095743	-0.100835
0.710700	1.095744	-0.100835
0.710708	1.095746	-0.100834
0.710716	1.095749	-0.100832
0.710723	1.095753	-0.100829
0.710730	1.095757	-0.100826
0.710735	1.095762	-0.100822
0.710740	1.095767	-0.100817
0.710744	1.095773	-0.100812
0.710747	1.095779	-0.100806
0.710750	1.095786	-0.100800
0.710752	1.095793	-0.100793
0.710753	1.095800	-0.100786
0.710753	1.095808	-0.100778
0.710752	1.095816	-0.100770
0.710751	1.095823	-0.100762
0.710748	1.095831	-0.100753
0.710746	1.095839	-0.100744
0.710742	1.095847	-0.100735
0.710738	1.095854	-0.100726
0.710733	1.095861	-0.100717
0.710728	1.095868	-0.100707
0.710722	1.095875	-0.100698
0.710715	1.095881	-0.100689
0.710708	1.095886	-0.100680
0.710701	1.095891	-0.100671
0.710693	1.095895	-0.100662
0.710684	1.095899	-0.100653
0.710676	1.095902	-0.100645
0.710667	1.095905	-0.100637
0.710657	1.095907	-0.100630
0.710648	1.095908	-0.100622
0.710638	1.095908	-0.100616
0.710628	1.095908	-0.100609
0.710619	1.095907	-0.100603
0.710609	1.095905	-0.100598
0.710599	1.095903	-0.100593
0.710589	1.095900	-0.100588
0.710579	1.095896	-0.100584
0.710569	1.095892	-0.100581
0.710560	1.095887	-0.100578
0.710550	1.095882	-0.100576
0.710541	1.095876	-0.100574
0.710532	1.095870	-0.100573
0.710524	1.095864	-0.100572
0.710515	1.095857	-0.100572
0.710507	1.095850	-0.100572
0.710499	1.095843	-0.100573
0.710492	1.095836	-0.100574
0.710485	1.095828	-0.100575
0.710479	1.095821	-0.100577
0.710473	1.095813	-0.100578
0.710467	1.095806	-0.100580
0.710462	1.095798	-0.100583
0.710458	1.095791	-0.100585
0.710454	1.095784	-0.100587
0.710450	1.095777	-0.100590
0.710447	1.095771	-0.100592
0.710444	1.095764	-0.100594
0.710442	1.095758	-0.100596
0.710441	1.095753	-0.100598
0.710440	1.095747	-0.100600
0.710440	1.095742	-0.100601
0.710440	1.095738	-0.100602
0.710440	1.095734	-0.100603
0.710442	1.095730	-0.100603
0.710443	1.095727	-0.100603
0.710445	1.095724	-0.100603
0.710448	1.095722	-0.100602
0.710451	1.095720	-0.100601
0.710455	1.095719	-0.100600
0.710458	1.095718	-0.100598
0.710463	1.095717	-0.100596
0.710468	1.095717	-0.100593
0.710473	1.095717	-0.100590
0.710478	1.095718	-0.100586
0.710484	1.095719	-0.100582
0.710490	1.095720	-0.100578
0.710496	1.095722	-0.100573
0.710503	1.095724	-0.100568
0.710509	1.095726	-0.100563
0.710516	1.095729	-0.100558
0.710523	1.095732	-0.100553
0.710530	1.095735	-0.100547
0.710537	1.095738	-0.100541
0.710544	1.095741	-0.100536
0.710552	1.095745	-0.100530
0.710559	1.095748	-0.100524
0.710566	1.095752	-0.100518
0.710573	1.095755	-0.100512
0.710580	1.095759	-0.100506
0.710587	1.095763	-0.100501
0.710593	1.095766	-0.100495
0.710600	1.095770	-0.100490
0.710606	1.095773	-0.100484
0.710612	1.095776	-0.100479
0.710618	1.095779	-0.100475
0.710623	1.095781	-0.100470
0.710628	1.095784	-0.100465
0.710633	1.095786	-0.100461
0.710638	1.095788	-0.100457
0.710642	1.095790	-0.100454
0.710646	1.095791	-0.100450
0.710649	1.095792	-0.100447
0.710652	1.095793	-0.100445
0.710655	1.095793	-0.100442
0.710657	1.095793	-0.100440
0.710659	1.095793	-0.100438
0.710661	1.095792	-0.100436
0.710662	1.095791	-0.100435
0.710663	1.095790	-0.100434
0.710663	1.095789	-0.100433
0.710663	1.095787	-0.100433
0.710662	1.095785	-0.100432
0.710661	1.095782	-0.100433
0.710660	1.095780	-0.100433
0.710658	1.095777	-0.100433
0.710656	1.095774	-0.100434
0.710654	1.095770	-0.100435
0.710651	1.095767	-0.100436
0.710648	1.095763	-0.100437
0.710645	1.095760	-0.100439
0.710641	1.095756	-0.100440
0.710637	1.095752	-0.100442
0.710633	1.095748	-0.100444
0.710629	1.095744	-0.100445
0.710624	1.095741	-0.100447
0.710620	1.095737	-0.100449
0.710615	1.095733	-0.100450
0.710610	1.095729	-0.100452
0.710605	1.095725	-0.100453
0.710599	1.095722	-0.100455
0.710594	1.095718	-0.100456
0.710589	1.095715	-0.100457
0.710583	1.095712	-0.100458
0.710578	1.095709	-0.100459
0.710573	1.095706	-0.100459
0.710567	1.095703	-0.100459
0.710562	1.095701	-0.100460
0.710557	1.095699	-0.100459
0.710552	1.095697	-0.100459
0.710547	1.095695	-0.100458
0.710543	1.095693	-0.100457
0.710538	1.095692	-0.100456
0.710534	1.095691	-0.100454
0.710530	1.095690	-0.100453
0.710526	1.095689	-0.100451
0.710522	1.095689	-0.100448
0.710519	1.095689	-0.100446
0.710515	1.095689	-0.100443
0.710512	1.095689	-0.100439
0.710510	1.095689	-0.100436
0.710507	1.095689	-0.100432
0.710505	1.095690	-0.100428
0.710503	1.095691	-0.100424
0.710502	1.095692	-0.100420
0.710501	1.095693	-0.100416
0.710500	1.095694	-0.100411
0.710499	1.095695	-0.100407
0.710499	1.095697	-0.100402
0.710499	1.095698	-0.100397
0.710499	1.095700	-0.100393
0.710499	1.095701	-0.100388
0.710500	1.095703	-0.100383
0.710501	1.095704	-0.100378
0.710502	1.095706	-0.100373
0.710504	1.095707	-0.100368
0.710506	1.095709	-0.100364
0.710508	1.095710	-0.100359
0.710510	1.095712	-0.100354
0.710512	1.095713	-0.100350
0.710515	1.095714	-0.100345
0.710517	1.095715	-0.100341
0.710520	1.095716	-0.100337
0.710523	1.095716	-0.100333
0.710526	1.095717	-0.100329
0.710530	1.095717	-0.100325
0.710533	1.095718	-0.100322
0.710537	1.095718	-0.100318
0.710540	1.095717	-0.100315
0.710544	1.095717	-0.100312
0.710547	1.095717	-0.100309
0.710551	1.095716	-0.100306
0.710554	1.095715	-0.100304
0.710558	1.095714	-0.100302
0.710562	1.095713	-0.100300
0.710565	1.095711	-0.100298
0.710569	1.095710	-0.100296
0.710572	1.095708	-0.100294
0.710575	1.095706	-0.100293
0.710578	1.095705	-0.100292
0.710581	1.095702	-0.100291
0.710584	1.095700	-0.100290
0.710587	1.095698	-0.100289
0.710590	1.095696	-0.100288
0.710592	1.095693	-0.100288
0.710595	1.095691	-0.100288
0.710597	1.095688	-0.100287
0.710599	1.095686	-0.100287
0.710601	1.095683	-0.100287
0.710602	1.095681	-0.100287
0.710604	1.095678	-0.100287
0.710605	1.095676	-0.100286
0.710606	1.095673	-0.100286
0.710607	1.095671	-0.100286
0.710607	1.095668	-0.100286
0.710608	1.095666	-0.100286
0.710608	1.095664	-0.100286
0.710608	1.095661	-0.100285
0.710608	1.095659	-0.100285
0.710608	1.095657	-0.100285
0.710607	1.095655	-0.100284
0.710606	1.095653	-0.100283
0.710605	1.095651	-0.100283
0.710604	1.095650	-0.100282
0.710603	1.095648	-0.100281
0.710602	1.095647	-0.100280
0.710600	1.095645	-0.100278
0.710599	1.095644	-0.100277
0.710597	1.095643	-0.100275
0.710595	1.095642	-0.100274
0.710593	1.095641	-0.100272
0.710591	1.095641	-0.100270
0.710589	1.095640	-0.100268
0.710587	1.095639	-0.100265
0.710584	1.095639	-0.100263
0.710582	1.095639	-0.100260
0.710580	1.095639	-0.100258
0.710577	1.095638	-0.100255
0.710575	1.095638	-0.100252
0.710572	1.095638	-0.100249
0.710570	1.095638	-0.100246
0.710567	1.095638	-0.100243
0.710565	1.095639	-0.100240
0.710562	1.095639	-0.100236
0.710560	1.095639	-0.100233
0.710558	1.095639	-0.100229
0.710555	1.095640	-0.100226
0.710553	1.095640	-0.100222
0.710551	1.095640	-0.100219
0.710549	1.095641	-0.100215
0.710547	1.095641	-0.100212
0.710545	1.095641	-0.100209
0.710543	1.095642	-0.100205
0.710541	1.095642	-0.100202
0.710540	1.095642	-0.100198
0.710538	1.095642	-0.100195
0.710537	1.095642	-0.100192
0.710535	1.095642	-0.100188
0.710534	1.095642	-0.100185
0.710533	1.095642	-0.100182
0.710532	1.095642	-0.100179
0.710531	1.095642	-0.100176
0.710531	1.095641	-0.100173
0.710530	1.095641	-0.100170
0.710530	1.095641	-0.100167
0.710529	1.095640	-0.100165
0.710529	1.095639	-0.100162
0.710529	1.095639	-0.100160
0.710529	1.095638	-0.100157
0.710529	1.095637	-0.100155
0.710530	1.095636	-0.100153
0.710530	1.095635	-0.100151
0.710530	1.095634	-0.100149
0.710531	1.095633	-0.100147
0.710532	1.095632	-0.100145
0.710532	1.095630	-0.100144
0.710533	1.095629	-0.100142
0.710534	1.095628	-0.100140
0.710535	1.095626	-0.100139
0.710536	1.095625	-0.100137
0.710537	1.095623	-0.100136
0.710539	1.095622	-0.100135
0.710540	1.095620	-0.100133
0.710541	1.095619	-0.100132
0.710542	1.095617	-0.100131
0.710544	1.095616	-0.100129
0.710545	1.095614	-0.100128
0.710547	1.095612	-0.100127
0.710548	1.095611	-0.100126
0.710549	1.095609	-0.100125
0.710551	1.095608	-0.100123
0.710552	1.095606	-0.100122
0.710554	1.095605	-0.100121
0.710555	1.095603	-0.100120
0.710557	1.095602	-0.100118
0.710558	1.095601	-0.100117
0.710559	1.095599	-0.100115
0.710561	1.095598	-0.100114
0.710562	1.095597	-0.100112
0.710563	1.095596	-0.100111
0.710564	1.095594	-0.100109
0.710565	1.095593	-0.100108
0.710566	1.095592	-0.100106
0.710567	1.095591	-0.100104
0.710568	1.095590	-0.100102
0.710569	1.095590	-0.100100
0.710570	1.095589	-0.100098
0.710571	1.095588	-0.100096
0.710571	1.095587	-0.100094
0.710572	1.095586	-0.100092
0.710573	1.095586	-0.100090
0.710573	1.095585	-0.100087
0.710573	1.095585	-0.100085
0.710574	1.095584	-0.100083
0.710574	1.095584	-0.100080
0.710574	1.095583	-0.100078
0.710574	1.095583	-0.100075
0.710574	1.095582	-0.100073
0.710574	1.095582	-0.100070
0.710573	1.095581	-0.100067
0.710573	1.095581	-0.100065
0.710573	1.095581	-0.100062
0.710572	1.095580	-0.100059
0.710572	1.095580	-0.100057
0.710571	1.095580	-0.100054
0.710571	1.095579	-0.100051
0.710570	1.095579	-0.100049
0.710569	1.095578	-0.100046
0.710569	1.095578	-0.100043
0.710568	1.095578	-0.100040
0.710567	1.095577	-0.100038
0.710566	1.095577	-0.100035
0.710565	1.095576	-0.100033
0.710564	1.095576	-0.100030
0.710563	1.095575	-0.100027
0.710562	1.095574	-0.100025
0.710561	1.095574	-0.100022
0.710560	1.095573	-0.100020
0.710559	1.095572	-0.100017
0.710557	1.095572	-0.100015
0.710556	1.095571	-0.100013
0.710555	1.095570	-0.100010
0.710554	1.095569	-0.100008
0.710553	1.095568	-0.100006
0.710552	1.095567	-0.100004
0.710551	1.095567	-0.100002
0.710550	1.095566	-0.099999
0.710549	1.095565	-0.099997
0.710548	1.095564	-0.099995
0.710547	1.095563	-0.099993
0.710546	1.095562	-0.099991
0.710545	1.095560	-0.099989
0.710544	1.095559	-0.099987
0.710543	1.095558	-0.099985
0.710542	1.095557	-0.099984
0.710542	1.095556	-0.099982
0.710541	1.095555	-0.099980
0.710540	1.095554	-0.099978
0.710540	1.095553	-0.099976
0.710539	1.095552	-0.099974
0.710539	1.095550	-0.099973
0.710538	1.095549	-0.099971
0.710538	1.095548	-0.099969
0.710537	1.095547	-0.099967
0.710537	1.095546	-0.099965
0.710537	1.095545	-0.099964
0.710537	1.095544	-0.099962
0.710536	1.095543	-0.099960
0.710536	1.095542	-0.099958
0.710536	1.095541	-0.099956
0.710536	1.095540	-0.099954
0.710536	1.095539	-0.099952
0.710537	1.095538	-0.099951
0.710537	1.095537	-0.099949
0.710537	1.095536	-0.099947
0.710537	1.095535	-0.099945
0.710538	1.095534	-0.099943
0.710538	1.095533	-0.099941
0.710538	1.095532	-0.099938
0.710539	1.095532	-0.099936
0.710539	1.095531	-0.099934
0.710540	1.095530	-0.099932
0.710540	1.095529	-0.099930
0.710541	1.095528	-0.099928
0.710541	1.095528	-0.099925
0.710542	1.095527	-0.099923
0.710543	1.095526	-0.099921
0.710543	1.095526	-0.099919
0.710544	1.095525	-0.099916
0.710544	1.095524	-0.099914
0.710545	1.095524	-0.099912
0.710546	1.095523	-0.099909
0.710546	1.095523	-0.099907
0.710547	1.095522	-0.099905
0.710548	1.095521	-0.099902
0.710548	1.095521	-0.099900
0.710549	1.095520	-0.099898
0.710549	1.095519	-0.099895
0.710550	1.095519	-0.099893
0.710551	1.095518	-0.099890
0.710551	1.095518	-0.099888
0.710552	1.095517	-0.099886
0.710552	1.095516	-0.099883
0.710553	1.095516	-0.099881
0.710553	1.095515	-0.099879
0.710553	1.095514	-0.099876
0.710554	1.095514	-0.099874
0.710554	1.095513	-0.099872
0.710554	1.095512	-0.099869
0.710555	1.095511	-0.099867
0.710555	1.095511	-0.099865
0.710555	1.095510	-0.099863
0.710555	1.095509	-0.099861
0.710555	1.095508	-0.099858
0.710555	1.095507	-0.099856
0.710555	1.095506	-0.099854
0.710555	1.095506	-0.099852
0.710555	1.095505	-0.099850
0.710555	1.095504	-0.099848
0.710555	1.095503	-0.099846
0.710555	1.095502	-0.099844
0.710554	1.095501	-0.099842
0.710554	1.095500	-0.099839
0.710554	1.095499	-0.099837
0.710554	1.095498	-0.099835
0.710553	1.095497	-0.099833
0.710553	1.095496	-0.099832
0.710552	1.095495	-0.099830
0.710552	1.095494	-0.099828
0.710551	1.095493	-0.099826
0.710551	1.095492	-0.099824
0.710550	1.095491	-0.099822
0.710550	1.095490	-0.099820
0.710549	1.095489	-0.099818
0.710549	1.095488	-0.099816
0.710548	1.095487	-0.099814
0.710548	1.095486	-0.099812
0.710547	1.095485	-0.099810
0.710546	1.095484	-0.099808
0.710546	1.095483	-0.099806
0.710545	1.095482	-0.099804
0.710545	1.095481	-0.099802
0.710544	1.095480	-0.099800
0.710543	1.095479	-0.099798
0.710543	1.095479	-0.099796
0.710542	1.095478	-0.099794
0.710542	1.095477	-0.099792
0.710541	1.095476	-0.099790
0.710541	1.095475	-0.099788
0.710540	1.095474	-0.099786
0.710540	1.095473	-0.099784
0.710539	1.095472	-0.099782
0.710539	1.095472	-0.099779
0.710538	1.095471	-0.099777
0.710538	1.095470	-0.099775
0.710537	1.095469	-0.099773
