## Supplementary material for "Visualising joint force-velocity properties in musculoskeletal models": Code&Data: A03_FB_P02_x1_qfrcOutput.csv

0.000000	0.000000	0.000000
-0.030000	-0.018222	-0.003682
-0.113708	-0.069063	-0.013583
-0.269313	-0.163538	-0.031777
-0.510140	-0.309609	-0.060038
-0.845179	-0.512414	-0.099851
-1.279533	-0.774450	-0.152358
-1.814779	-1.095751	-0.218247
-2.449285	-1.474106	-0.297381
-3.178502	-1.905317	-0.388681
-3.995264	-2.383462	-0.490177
-4.890137	-2.901143	-0.599215
-5.851806	-3.449735	-0.712820
-6.867516	-4.019660	-0.828100
-7.923522	-4.600761	-0.942569
-9.005542	-5.182795	-1.054290
-10.099186	-5.755995	-1.161833
-11.190382	-6.311602	-1.264157
-12.265784	-6.842243	-1.360476
-13.313166	-7.342124	-1.450181
-14.321772	-7.807021	-1.532813
-15.282580	-8.234142	-1.608060
-16.188474	-8.621923	-1.675762
-19.200468	-7.701514	-2.403929
-22.242382	-7.314699	-2.678666
-28.871944	-7.130502	-2.649471
-32.732719	-7.084653	-2.526906
-35.580552	-7.070367	-2.433885
-37.855949	-7.070824	-2.361198
-39.680738	-7.078703	-2.301363
-41.081567	-7.088356	-2.250731
-42.047417	-7.094459	-2.207525
-42.560426	-7.091572	-2.170608
-32.764810	-8.037088	-1.653648
-31.130782	-8.539700	-1.520725
-29.939281	-8.886134	-1.474250
-29.002105	-9.114342	-1.467649
-28.214799	-9.249689	-1.479335
-27.512771	-9.308998	-1.497065
-26.853506	-9.303180	-1.513332
-26.206882	-9.238557	-1.523405
-25.550680	-9.118511	-1.524400
-24.867552	-8.944399	-1.514611
-24.143732	-8.716519	-1.493107
-23.368000	-8.434590	-1.459416
-22.531341	-8.098235	-1.413355
-21.626602	-7.707209	-1.354911
-20.648397	-7.261628	-1.284196
-19.592996	-6.762107	-1.201423
-18.458288	-6.209898	-1.106919
-17.243691	-5.606954	-1.001126
-15.949913	-4.955807	-0.884584
-14.578854	-4.259532	-0.757921
-13.133446	-3.521665	-0.621844
-11.617525	-2.746143	-0.477134
-10.035711	-1.937256	-0.324636
-8.393270	-1.099570	-0.165254
-6.696013	-0.237876	0.000058
-4.950182	0.642875	0.170304
-3.162358	1.537630	0.344453
-1.339374	2.441296	0.521447
0.504628	3.350970	0.699856
2.377678	4.256779	0.879610
4.264461	5.156772	1.058853
6.157892	6.046270	1.236579
8.050961	6.920899	1.411796
9.936826	7.776661	1.583541
11.808952	8.610018	1.750866
13.661224	9.417756	1.912967
15.487951	10.196465	2.069465
17.286364	10.938592	2.225695
19.051289	11.656818	2.375072
20.773295	12.337590	2.518404
22.449439	12.991423	2.650563
24.071393	13.627061	2.769614
25.633286	14.242015	2.876675
27.130838	14.828881	2.973727
28.559158	15.375200	3.062149
29.908412	15.852912	3.142380
31.171446	16.254445	3.209342
32.334941	16.556938	3.259323
33.383861	16.737001	3.288799
34.293846	16.771525	3.288980
35.040179	16.637126	3.253318
35.590966	16.309052	3.175370
35.906670	15.764831	3.049052
35.934360	15.005796	2.869314
35.620672	14.045946	2.653211
34.876254	13.050289	2.392517
33.645288	12.022500	2.263798
31.802855	11.654672	1.709659
29.774533	7.149169	3.213893
23.021726	18.729443	-2.934501
30.782254	-11.440280	6.849882
-2.442912	26.328919	-4.536926
31.518880	-12.919318	7.061681
-2.503096	26.125315	-4.312346
30.473091	-12.946002	7.029562
-2.571956	25.707174	-4.205130
29.009927	-12.927820	6.913783
-2.569216	24.919069	-4.153538
27.146516	-12.932095	6.727742
-2.699380	23.793910	-4.144726
24.580025	-12.932088	6.473949
-2.891138	22.227415	-4.166469
21.282655	-12.935629	6.147421
-3.235423	20.277324	-4.217942
16.949551	-12.920454	5.744198
-3.551546	17.675946	-4.289402
11.524476	-12.815778	5.228573
-3.848862	14.375500	-4.375536
7.441525	-12.515330	4.549856
-4.582391	11.938440	-4.461618
4.473340	-12.398913	4.079049
-5.528231	10.689439	-4.554925
2.577103	-12.647083	3.976305
-6.539512	10.869069	-4.693275
1.856923	-13.355753	4.074609
-7.492114	11.062669	-4.859732
1.390783	-14.081940	4.080092
-8.325991	10.759858	-5.013271
0.740032	-14.652988	4.008492
-9.139343	10.563548	-5.144382
0.207917	-15.192724	3.943713
-9.898581	10.366579	-5.241775
-0.284821	-15.647205	3.866486
-10.550291	10.091803	-5.295641
-0.750930	-15.979923	3.768842
-11.088041	9.793650	-5.301373
-1.168094	-16.181470	3.654140
-11.495100	9.464793	-5.253308
-1.539762	-16.233241	3.522064
-11.759466	9.108757	-5.146379
-1.858339	-16.118842	3.372753
-11.870324	8.728542	-4.975444
-2.110108	-15.821357	3.206233
-11.817577	8.327568	-4.735368
-2.275751	-15.322329	3.022166
-11.574909	7.897363	-4.419919
-2.308706	-14.598908	2.818650
-11.172094	7.469910	-4.030231
-2.242145	-13.615443	2.595097
-10.552596	6.999971	-3.551668
-2.009292	-12.319399	2.344284
-9.690015	6.479160	-2.992351
-1.606825	-10.634780	2.059566
-8.531023	5.863080	-2.310502
-0.963730	-8.402741	1.715881
-6.918724	5.055262	-1.479269
-0.110827	-5.258881	1.263975
-4.522854	3.790042	-0.826013
0.939527	-2.483714	0.824838
-1.848082	2.247165	-0.342948
1.415513	-0.954984	0.433630
-0.091874	1.156257	-0.144610
1.383611	-0.253733	0.204462
0.701953	0.623307	-0.038700
1.272562	0.106820	0.102675
1.126395	0.426600	0.023775
1.362582	0.310432	0.073382
1.422320	0.431003	0.061497
1.580371	0.451629	0.082253
1.713079	0.525358	0.090822
1.870107	0.584808	0.106028
2.030067	0.655106	0.119922
2.198131	0.725703	0.135124
2.370250	0.798987	0.150468
2.545402	0.873123	0.166086
2.723723	0.946437	0.181780
2.898545	1.021792	0.197076
3.072491	1.094630	0.212475
3.245224	1.164454	0.227421
3.409898	1.234804	0.241488
3.569491	1.300538	0.255314
3.721695	1.362977	0.268234
3.867803	1.419281	0.280353
4.000563	1.474978	0.291011
4.123600	1.523677	0.301143
4.234967	1.567384	0.309964
4.333963	1.605386	0.317563
4.419799	1.637568	0.323871
4.491825	1.663754	0.328864
4.549474	1.683843	0.332529
4.592260	1.697774	0.334870
4.619778	1.705535	0.335899
4.631695	1.707149	0.335641
4.627757	1.702671	0.334125
4.607782	1.692185	0.331387
4.574357	1.671322	0.327657
4.520710	1.653702	0.321632
4.452133	1.624849	0.316179
4.367262	1.592451	0.308900
4.269417	1.548316	0.301124
4.151878	1.510471	0.290728
4.020352	1.459947	0.281823
3.876123	1.401956	0.270942
3.713711	1.349947	0.258091
3.541113	1.279110	0.247283
3.350741	1.221545	0.232065
3.151815	1.140631	0.220715
2.936187	1.077203	0.203594
2.711089	0.994636	0.191378
2.474472	0.918056	0.174589
2.228791	0.831670	0.159881
1.973749	0.746939	0.142837
1.711008	0.656552	0.126717
1.443325	0.559021	0.109658
1.166252	0.473375	0.090472
0.885316	0.375585	0.075156
0.602134	0.276341	0.056645
0.315537	0.178596	0.038182
0.024832	0.087578	0.019875
-0.265607	-0.010355	0.003732
-0.553572	-0.111413	-0.014135
-0.842497	-0.201418	-0.033023
-1.127666	-0.298675	-0.048470
-1.409118	-0.390017	-0.066393
-1.685023	-0.483590	-0.082260
-1.954814	-0.572841	-0.099058
-2.217030	-0.661474	-0.114574
-2.470832	-0.746369	-0.130172
-2.714990	-0.828936	-0.144847
-2.946880	-0.912455	-0.158864
-3.169488	-0.983394	-0.173778
-3.377268	-1.059997	-0.185138
-3.573928	-1.121867	-0.198840
-3.755415	-1.185401	-0.208716
-3.921853	-1.241660	-0.219461
-4.072065	-1.294420	-0.228599
-4.204207	-1.344402	-0.237009
-4.320799	-1.383940	-0.245324
-4.419133	-1.420417	-0.251397
-4.499256	-1.450526	-0.257008
-4.560789	-1.475166	-0.261458
-4.603659	-1.493870	-0.264935
-4.627841	-1.506676	-0.267358
-4.633442	-1.513530	-0.268737
-4.620676	-1.514455	-0.269069
-4.589873	-1.509498	-0.268360
-4.541473	-1.498741	-0.266621
-4.476035	-1.482296	-0.263871
-4.394231	-1.460306	-0.260132
-4.296852	-1.432944	-0.255430
-4.184802	-1.400411	-0.249799
-4.059094	-1.362937	-0.243277
-3.920848	-1.320778	-0.235904
-3.771278	-1.274221	-0.227727
-3.611680	-1.223575	-0.218796
-3.443417	-1.169179	-0.209167
-3.267894	-1.111391	-0.198898
-3.086541	-1.050594	-0.188052
-2.900783	-0.987188	-0.176695
-2.712019	-0.921599	-0.164899
-2.521598	-0.854270	-0.152736
-2.330801	-0.785653	-0.140284
-2.141027	-0.716130	-0.127633
-1.952916	-0.646374	-0.114834
-1.774937	-0.576694	-0.102015
-1.620448	-0.508077	-0.089201
-1.472115	-0.442176	-0.076459
-1.329156	-0.378984	-0.064142
-1.191064	-0.318686	-0.052370
-1.057592	-0.261472	-0.041211
-0.928671	-0.207508	-0.030716
-0.804357	-0.156930	-0.020925
-0.684783	-0.109844	-0.011868
-0.570133	-0.066319	-0.003565
-0.460621	-0.026385	0.003976
-0.356467	0.009969	0.010897
-0.257896	0.042904	0.017377
-0.165111	0.072714	0.023172
-0.078237	0.099466	0.028348
0.002612	0.123298	0.032932
0.077348	0.144363	0.036947
0.145919	0.162808	0.040417
0.208304	0.178772	0.043366
0.264511	0.192384	0.045814
0.314582	0.207680	0.047782
0.359176	0.225600	0.049644
0.399000	0.239653	0.051635
0.433726	0.250810	0.053310
0.463261	0.259402	0.054544
0.487611	0.265569	0.055306
0.506833	0.269390	0.055595
0.521022	0.270932	0.055420
0.529972	0.270528	0.054778
0.534565	0.267614	0.053742
0.534563	0.262680	0.052271
0.530177	0.255792	0.050397
0.521633	0.247040	0.048145
0.509177	0.236529	0.045543
0.493071	0.224379	0.042619
0.473591	0.210717	0.039403
0.451029	0.195684	0.035926
0.425688	0.179426	0.032220
0.397882	0.162100	0.028321
0.367931	0.143867	0.024264
0.336163	0.124896	0.020086
0.302909	0.105357	0.015826
0.268502	0.085424	0.011521
0.233055	0.065432	0.007197
0.197368	0.045192	0.002928
0.161508	0.025096	-0.001283
0.125798	0.005305	-0.005398
0.090553	-0.014018	-0.009382
0.056080	-0.032720	-0.013203
0.022673	-0.050651	-0.016833
-0.009385	-0.067675	-0.020246
-0.039827	-0.083667	-0.023418
-0.068402	-0.098515	-0.026331
-0.094875	-0.112125	-0.028968
-0.119031	-0.124410	-0.031315
-0.140676	-0.135300	-0.033363
-0.159637	-0.144737	-0.035103
-0.175766	-0.152674	-0.036530
-0.188934	-0.159077	-0.037639
-0.199039	-0.163923	-0.038431
-0.206001	-0.167201	-0.038905
-0.209768	-0.168911	-0.039064
-0.210308	-0.169061	-0.038913
-0.207616	-0.167673	-0.038459
-0.201710	-0.164775	-0.037712
-0.192632	-0.160407	-0.036899
-0.180444	-0.154686	-0.035820
-0.165239	-0.147658	-0.034473
-0.147135	-0.139375	-0.032864
-0.126268	-0.129895	-0.030999
-0.102795	-0.117884	-0.028888
-0.076787	-0.104608	-0.026466
-0.048427	-0.091021	-0.023762
-0.017983	-0.076931	-0.020848
0.014285	-0.062264	-0.017764
0.048118	-0.047006	-0.014536
0.083250	-0.031188	-0.011181
0.119416	-0.014863	-0.007719
0.156342	0.001894	-0.004166
0.193755	0.018995	-0.000543
0.231380	0.036343	0.003131
0.268885	0.053886	0.006831
0.306123	0.071390	0.010544
0.342763	0.088811	0.014239
0.378547	0.106029	0.017893
0.413226	0.122925	0.021482
0.446562	0.139378	0.024982
0.478329	0.155273	0.028370
0.508319	0.170495	0.031622
0.536339	0.184937	0.034716
0.562218	0.198497	0.037631
0.585798	0.211084	0.040349
0.606938	0.222614	0.042850
0.625515	0.233015	0.045120
0.641422	0.242222	0.047146
0.654569	0.250182	0.048916
0.664896	0.256839	0.050421
0.672315	0.262184	0.051651
0.680309	0.266179	0.052603
0.685699	0.268939	0.053266
0.688179	0.270448	0.053646
0.687703	0.270694	0.053748
0.684241	0.269676	0.053579
0.677777	0.267399	0.053146
0.668311	0.263879	0.052455
0.655897	0.259093	0.051517
0.640495	0.253176	0.050334
0.622195	0.246105	0.048920
0.601067	0.237921	0.047288
0.577196	0.228675	0.045447
0.550685	0.218418	0.043410
0.521653	0.207210	0.041317
0.490232	0.196490	0.039143
0.456643	0.184893	0.036809
0.421045	0.172337	0.034323
0.383608	0.158903	0.031690
0.344513	0.144674	0.028919
0.304009	0.129695	0.026022
0.262193	0.114140	0.023006
0.219336	0.098053	0.019891
0.175661	0.081528	0.016693
0.131398	0.064660	0.013429
0.086781	0.047548	0.010118
0.042045	0.030289	0.006777
-0.002572	0.012983	0.003426
-0.046833	-0.004270	0.000084
-0.090504	-0.021371	-0.003231
-0.133303	-0.038260	-0.006495
-0.175111	-0.054766	-0.009699
-0.215656	-0.070836	-0.012818
-0.254729	-0.086382	-0.015836
-0.292133	-0.101320	-0.018736
-0.327684	-0.115571	-0.021502
-0.361215	-0.129061	-0.024121
-0.392574	-0.141724	-0.026579
-0.421626	-0.153499	-0.028864
-0.448255	-0.164335	-0.030967
-0.472359	-0.174184	-0.032878
-0.493854	-0.183008	-0.034590
-0.512673	-0.190773	-0.036096
-0.528765	-0.197454	-0.037392
-0.542076	-0.203044	-0.038473
-0.552626	-0.207507	-0.039339
-0.560391	-0.210852	-0.039989
-0.565382	-0.213078	-0.040421
-0.567626	-0.214194	-0.040638
-0.567160	-0.214212	-0.040643
-0.564038	-0.213152	-0.040439
-0.558331	-0.211035	-0.040032
-0.550102	-0.207919	-0.039426
-0.539449	-0.203829	-0.038631
-0.528041	-0.198792	-0.037654
-0.514504	-0.192871	-0.036565
-0.498779	-0.186112	-0.035307
-0.480958	-0.178554	-0.033882
-0.461145	-0.170239	-0.032300
-0.439454	-0.161215	-0.030572
-0.416006	-0.151533	-0.028712
-0.390935	-0.141252	-0.026731
-0.364378	-0.130432	-0.024643
-0.336484	-0.119137	-0.022460
-0.307406	-0.107434	-0.020197
-0.277302	-0.095393	-0.017867
-0.246338	-0.083084	-0.015485
-0.214682	-0.070580	-0.013064
-0.182503	-0.057953	-0.010621
-0.149975	-0.045275	-0.008168
-0.117304	-0.032591	-0.005722
-0.084595	-0.020028	-0.003294
-0.052055	-0.007623	-0.000898
-0.019852	0.004555	0.001450
0.011847	0.016444	0.003740
0.042884	0.027984	0.005957
0.073102	0.039116	0.008092
0.102355	0.049790	0.010134
0.130502	0.059955	0.012073
0.157412	0.069568	0.013900
0.182965	0.078590	0.015607
0.207052	0.086985	0.017189
0.229575	0.094725	0.018639
0.250449	0.101783	0.019952
0.269601	0.108139	0.021126
0.286969	0.113776	0.022156
0.302504	0.118683	0.023041
0.316169	0.122852	0.023780
0.327938	0.126280	0.024373
0.337798	0.129237	0.024821
0.345760	0.131697	0.025149
0.351844	0.133401	0.025384
0.356064	0.134361	0.025484
0.358447	0.134590	0.025448
0.359028	0.134103	0.025281
0.357851	0.132919	0.024984
0.354966	0.131060	0.024561
0.350430	0.128552	0.024018
0.344318	0.125422	0.023359
0.336697	0.121702	0.022591
0.327648	0.117427	0.021719
0.317252	0.112633	0.020752
0.305600	0.107359	0.019696
0.292783	0.101648	0.018559
0.279194	0.095538	0.017350
0.265154	0.089084	0.016077
0.250167	0.082331	0.014748
0.234329	0.075326	0.013373
0.217739	0.068114	0.011962
0.200496	0.060740	0.010522
0.182704	0.053250	0.009064
0.164467	0.045689	0.007597
0.145887	0.038102	0.006129
0.127069	0.030532	0.004669
0.108115	0.023020	0.003226
0.089129	0.015609	0.001808
0.070222	0.008329	0.000422
0.051466	0.001233	-0.000925
0.032968	-0.005653	-0.002225
0.014834	-0.012304	-0.003472
-0.002877	-0.018674	-0.004662
-0.020070	-0.024745	-0.005788
-0.036667	-0.030491	-0.006846
-0.052595	-0.035891	-0.007832
-0.067789	-0.040926	-0.008743
-0.082189	-0.045580	-0.009576
-0.095742	-0.049838	-0.010328
-0.108402	-0.053690	-0.010998
-0.120128	-0.057082	-0.011585
-0.130885	-0.060022	-0.012086
-0.140647	-0.062562	-0.012510
-0.149394	-0.064699	-0.012854
-0.157114	-0.066428	-0.013115
-0.163800	-0.067752	-0.013294
-0.169452	-0.068671	-0.013393
-0.174076	-0.069193	-0.013413
-0.177681	-0.069323	-0.013356
-0.180286	-0.069073	-0.013226
-0.181909	-0.068453	-0.013025
-0.182579	-0.067480	-0.012757
-0.182318	-0.066171	-0.012424
-0.181174	-0.064538	-0.012032
-0.179176	-0.062605	-0.011585
-0.176368	-0.060392	-0.011086
-0.172792	-0.057923	-0.010542
-0.168495	-0.055219	-0.009955
-0.163526	-0.052306	-0.009332
-0.157936	-0.049209	-0.008677
-0.151776	-0.045954	-0.007996
-0.145101	-0.042565	-0.007294
-0.137964	-0.039069	-0.006576
-0.130419	-0.035492	-0.005846
-0.122523	-0.031858	-0.005111
-0.114377	-0.028193	-0.004375
-0.106034	-0.024522	-0.003642
-0.097482	-0.020867	-0.002917
-0.088773	-0.017251	-0.002205
-0.079957	-0.013694	-0.001509
-0.071085	-0.010217	-0.000834
-0.062208	-0.006833	-0.000183
-0.053365	-0.003567	0.000441
-0.044606	-0.000430	0.001035
-0.035973	0.002565	0.001597
-0.027506	0.005405	0.002123
-0.019244	0.008079	0.002612
-0.011222	0.010580	0.003062
-0.003472	0.012899	0.003473
0.003977	0.015031	0.003843
0.011097	0.017051	0.004171
0.017864	0.018902	0.004458
0.024265	0.020551	0.004710
0.030281	0.021999	0.004923
0.035896	0.023245	0.005095
0.041100	0.024292	0.005227
0.045883	0.025141	0.005320
0.050244	0.025796	0.005374
0.054177	0.026262	0.005392
0.057685	0.026544	0.005374
0.060770	0.026650	0.005322
0.063439	0.026589	0.005239
0.065697	0.026366	0.005125
0.067558	0.025996	0.004983
0.069030	0.025484	0.004816
0.070130	0.024846	0.004626
0.070869	0.024089	0.004416
0.071268	0.023228	0.004187
0.071341	0.022273	0.003943
0.071110	0.021239	0.003687
0.070590	0.020135	0.003420
0.069806	0.018976	0.003146
0.068773	0.017773	0.002866
0.067517	0.016539	0.002585
0.066054	0.015284	0.002303
0.064410	0.014022	0.002023
0.062600	0.012759	0.001748
0.060651	0.011511	0.001480
0.058573	0.010283	0.001220
0.056396	0.009087	0.000970
0.054127	0.007928	0.000732
0.051795	0.006819	0.000507
0.049404	0.005759	0.000297
0.046983	0.004761	0.000103
0.044552	0.003824	-0.000076
0.042150	0.002959	-0.000236
0.039739	0.002161	-0.000379
0.037343	0.001441	-0.000504
0.034958	0.000793	-0.000611
0.032607	0.000254	-0.000699
0.030282	-0.000211	-0.000770
0.028005	-0.000598	-0.000821
0.025764	-0.000922	-0.000857
0.023582	-0.001170	-0.000874
0.021440	-0.001359	-0.000877
0.019363	-0.001479	-0.000864
0.017328	-0.001546	-0.000838
0.015360	-0.001552	-0.000798
0.013431	-0.001515	-0.000748
0.011570	-0.001425	-0.000686
0.009742	-0.001304	-0.000616
0.007978	-0.001140	-0.000537
0.006239	-0.000959	-0.000455
0.004560	-0.000745	-0.000365
0.002896	-0.000528	-0.000275
0.001288	-0.000290	-0.000180
-0.000317	-0.000062	-0.000088
-0.001871	0.000176	0.000005
-0.003432	0.000390	0.000093
-0.004948	0.000603	0.000180
-0.006480	0.000778	0.000259
-0.007971	0.000945	0.000334
-0.009488	0.001063	0.000398
-0.010965	0.001164	0.000457
-0.012476	0.001205	0.000502
-0.013945	0.001225	0.000541
-0.015454	0.001176	0.000564
-0.016917	0.001102	0.000581
-0.018423	0.000953	0.000580
-0.019877	0.000778	0.000572
-0.021373	0.000525	0.000546
-0.022808	0.000247	0.000513
-0.024283	-0.000111	0.000462
-0.025685	-0.000490	0.000404
-0.027120	-0.000948	0.000328
-0.028468	-0.001421	0.000246
-0.029841	-0.001970	0.000147
-0.031111	-0.002509	0.000045
-0.032395	-0.003116	-0.000074
-0.033558	-0.003720	-0.000194
-0.034721	-0.004386	-0.000329
-0.035746	-0.005040	-0.000463
-0.036756	-0.005745	-0.000609
-0.037611	-0.006424	-0.000752
-0.038450	-0.007145	-0.000905
-0.039114	-0.007827	-0.001051
-0.039732	-0.008537	-0.001206
-0.040160	-0.009195	-0.001351
-0.040526	-0.009868	-0.001501
-0.040687	-0.010476	-0.001639
-0.040772	-0.011085	-0.001780
-0.040640	-0.011617	-0.001906
-0.040419	-0.012137	-0.002030
-0.039972	-0.012568	-0.002139
-0.039427	-0.012975	-0.002243
-0.038651	-0.013283	-0.002329
-0.037770	-0.013556	-0.002409
-0.036657	-0.013722	-0.002468
-0.035438	-0.013844	-0.002519
-0.033990	-0.013854	-0.002548
-0.032437	-0.013811	-0.002568
-0.030664	-0.013654	-0.002565
-0.028791	-0.013440	-0.002551
-0.026712	-0.013112	-0.002514
-0.024541	-0.012724	-0.002466
-0.022182	-0.012224	-0.002394
-0.019746	-0.011666	-0.002312
-0.017143	-0.011000	-0.002207
-0.014481	-0.010281	-0.002092
-0.011676	-0.009462	-0.001955
-0.008833	-0.008596	-0.001809
-0.005875	-0.007640	-0.001644
-0.002904	-0.006645	-0.001470
0.000152	-0.005560	-0.001280
0.003195	-0.004429	-0.001082
0.006291	-0.003234	-0.000871
0.009345	-0.002025	-0.000655
0.012421	-0.000769	-0.000427
0.015425	0.000486	-0.000197
0.018418	0.001772	0.000041
0.021310	0.003041	0.000278
0.024158	0.004324	0.000520
0.026876	0.005575	0.000759
0.029520	0.006823	0.000999
0.032006	0.008023	0.001233
0.034389	0.009204	0.001464
0.036589	0.010323	0.001686
0.038660	0.011407	0.001903
0.040525	0.012415	0.002107
0.042238	0.013376	0.002304
0.043725	0.014248	0.002484
0.045043	0.015062	0.002655
0.046119	0.015776	0.002808
0.047032	0.016422	0.002948
0.047701	0.016960	0.003069
0.048178	0.017424	0.003175
0.048392	0.017774	0.003260
0.048409	0.018044	0.003330
0.048160	0.018197	0.003377
0.047713	0.018267	0.003409
0.047003	0.018220	0.003417
0.046099	0.018090	0.003410
0.044938	0.017843	0.003379
0.043594	0.017517	0.003332
0.042004	0.017076	0.003263
0.040245	0.016562	0.003179
0.038257	0.015939	0.003074
0.036119	0.015249	0.002956
0.033771	0.014459	0.002817
0.031297	0.013611	0.002666
0.028638	0.012670	0.002496
0.025879	0.011694	0.002317
0.022961	0.010652	0.002120
0.019975	0.009574	0.001917
0.016859	0.008425	0.001699
0.013707	0.007252	0.001476
0.010458	0.006021	0.001242
0.007205	0.004781	0.001006
0.003888	0.003498	0.000760
0.000602	0.002220	0.000516
-0.002713	0.000912	0.000265
-0.005963	-0.000377	0.000018
-0.009211	-0.001678	-0.000232
-0.012361	-0.002946	-0.000476
-0.015476	-0.004213	-0.000721
-0.018459	-0.005431	-0.000955
-0.021378	-0.006637	-0.001188
-0.024136	-0.007779	-0.001409
-0.026800	-0.008896	-0.001626
-0.029277	-0.009937	-0.001827
-0.031636	-0.010942	-0.002023
-0.033783	-0.011860	-0.002201
-0.035791	-0.012731	-0.002371
-0.037568	-0.013508	-0.002522
-0.039189	-0.014228	-0.002662
-0.040564	-0.014846	-0.002783
-0.041769	-0.015402	-0.002892
-0.042718	-0.015851	-0.002981
-0.043489	-0.016233	-0.003056
-0.043998	-0.016504	-0.003110
-0.044326	-0.016706	-0.003151
-0.044392	-0.016796	-0.003170
-0.044278	-0.016817	-0.003176
-0.043911	-0.016727	-0.003160
-0.043369	-0.016570	-0.003132
-0.042577	-0.016306	-0.003083
-0.041621	-0.015978	-0.003021
-0.040428	-0.015544	-0.002940
-0.039084	-0.015043	-0.002847
-0.037520	-0.014448	-0.002736
-0.035823	-0.013803	-0.002615
-0.033927	-0.013071	-0.002477
-0.031919	-0.012298	-0.002331
-0.029735	-0.011449	-0.002170
-0.027463	-0.010568	-0.002003
-0.025042	-0.009622	-0.001822
-0.022560	-0.008655	-0.001638
-0.019956	-0.007635	-0.001443
-0.017319	-0.006606	-0.001247
-0.014588	-0.005536	-0.001042
-0.011854	-0.004469	-0.000838
-0.009057	-0.003373	-0.000628
-0.006285	-0.002293	-0.000422
-0.003478	-0.001195	-0.000211
-0.000728	-0.000125	-0.000007
0.002030	0.000950	0.000199
0.004705	0.001985	0.000397
0.007359	0.003014	0.000594
0.009904	0.003993	0.000782
0.012404	0.004957	0.000966
0.014770	0.005860	0.001138
0.017068	0.006738	0.001306
0.019211	0.007548	0.001460
0.021266	0.008326	0.001608
0.023148	0.009026	0.001740
0.024926	0.009689	0.001866
0.026515	0.010269	0.001975
0.027989	0.010806	0.002076
0.029261	0.011256	0.002160
0.030409	0.011661	0.002236
0.031348	0.011975	0.002293
0.032157	0.012243	0.002342
0.032752	0.012420	0.002374
0.033217	0.012551	0.002397
0.033468	0.012590	0.002402
0.033590	0.012591	0.002398
0.033501	0.012509	0.002377
0.033291	0.012385	0.002348
0.032876	0.012175	0.002303
0.032348	0.011926	0.002251
0.031625	0.011596	0.002183
0.030803	0.011232	0.002109
0.029811	0.010793	0.002020
0.028731	0.010328	0.001927
0.027484	0.009793	0.001821
0.026166	0.009240	0.001711
0.024697	0.008625	0.001590
0.023176	0.007999	0.001467
0.021523	0.007319	0.001334
0.019837	0.006637	0.001201
0.018039	0.005910	0.001060
0.016229	0.005189	0.000920
0.014327	0.004431	0.000774
0.012434	0.003689	0.000631
0.010471	0.002918	0.000482
0.008537	0.002171	0.000339
0.006554	0.001405	0.000193
0.004619	0.000670	0.000053
0.002657	-0.000075	-0.000089
0.000763	-0.000782	-0.000222
-0.001141	-0.001493	-0.000356
-0.002959	-0.002158	-0.000481
-0.004767	-0.002819	-0.000605
-0.006474	-0.003429	-0.000719
-0.008156	-0.004029	-0.000830
-0.009722	-0.004573	-0.000930
-0.011250	-0.005103	-0.001028
-0.012648	-0.005572	-0.001113
-0.013997	-0.006023	-0.001194
-0.015208	-0.006411	-0.001263
-0.016359	-0.006774	-0.001328
-0.017365	-0.007067	-0.001380
-0.018305	-0.007338	-0.001428
-0.019095	-0.007543	-0.001462
-0.019815	-0.007725	-0.001492
-0.020383	-0.007842	-0.001509
-0.020879	-0.007936	-0.001522
-0.021223	-0.007966	-0.001522
-0.021496	-0.007975	-0.001518
-0.021620	-0.007922	-0.001502
-0.021675	-0.007850	-0.001483
-0.021586	-0.007720	-0.001452
-0.021433	-0.007573	-0.001418
-0.021144	-0.007371	-0.001374
-0.020797	-0.007156	-0.001327
-0.020322	-0.006891	-0.001271
-0.019798	-0.006618	-0.001214
-0.019155	-0.006298	-0.001147
-0.018474	-0.005975	-0.001081
-0.017683	-0.005610	-0.001007
-0.016865	-0.005247	-0.000933
-0.015950	-0.004847	-0.000853
-0.015019	-0.004455	-0.000775
-0.014003	-0.004031	-0.000690
-0.012984	-0.003618	-0.000609
-0.011893	-0.003180	-0.000523
-0.010811	-0.002758	-0.000441
-0.009669	-0.002315	-0.000355
-0.008549	-0.001894	-0.000274
-0.007380	-0.001456	-0.000189
-0.006246	-0.001044	-0.000111
-0.005074	-0.000620	-0.000030
-0.003949	-0.000226	0.000044
-0.002797	0.000177	0.000119
-0.001703	0.000546	0.000188
-0.000591	0.000921	0.000257
0.000454	0.001258	0.000319
0.001506	0.001599	0.000381
0.002484	0.001899	0.000434
0.003461	0.002201	0.000488
0.004356	0.002461	0.000534
0.005244	0.002724	0.000579
0.006044	0.002947	0.000616
0.006833	0.003168	0.000652
0.007528	0.003344	0.000679
0.008209	0.003519	0.000707
0.008793	0.003648	0.000725
0.009360	0.003776	0.000743
0.009827	0.003859	0.000753
0.010277	0.003941	0.000762
0.010627	0.003979	0.000763
0.010960	0.004017	0.000764
0.011193	0.004012	0.000757
0.011410	0.004009	0.000751
0.011529	0.003965	0.000736
0.011635	0.003924	0.000723
0.011645	0.003844	0.000702
0.011645	0.003770	0.000683
0.011553	0.003658	0.000657
0.011454	0.003554	0.000633
0.011268	0.003416	0.000602
0.011080	0.003288	0.000574
0.010809	0.003127	0.000539
0.010542	0.002980	0.000508
0.010197	0.002803	0.000471
0.009860	0.002641	0.000438
0.009452	0.002452	0.000399
0.009058	0.002280	0.000365
0.008599	0.002084	0.000326
0.008162	0.001908	0.000292
0.007666	0.001709	0.000253
0.007194	0.001532	0.000219
0.006667	0.001335	0.000182
0.006171	0.001162	0.000149
0.005626	0.000970	0.000113
0.005115	0.000804	0.000083
0.004562	0.000621	0.000050
0.004047	0.000470	0.000022
0.003494	0.000304	-0.000009
0.002985	0.000164	-0.000033
0.002442	0.000010	-0.000061
0.001945	-0.000116	-0.000082
0.001419	-0.000256	-0.000106
0.000943	-0.000367	-0.000124
0.000441	-0.000492	-0.000144
-0.000009	-0.000588	-0.000159
-0.000483	-0.000696	-0.000176
-0.000901	-0.000777	-0.000187
-0.001341	-0.000870	-0.000200
-0.001724	-0.000935	-0.000208
-0.002127	-0.001014	-0.000218
-0.002472	-0.001064	-0.000223
-0.002835	-0.001128	-0.000231
-0.003140	-0.001165	-0.000233
-0.003462	-0.001216	-0.000238
-0.003725	-0.001240	-0.000237
-0.004005	-0.001278	-0.000240
-0.004226	-0.001291	-0.000238
-0.004464	-0.001319	-0.000239
-0.004643	-0.001321	-0.000235
-0.004840	-0.001340	-0.000234
-0.004977	-0.001334	-0.000229
-0.005133	-0.001345	-0.000227
-0.005231	-0.001332	-0.000221
-0.005348	-0.001337	-0.000218
-0.005407	-0.001318	-0.000211
-0.005487	-0.001317	-0.000208
-0.005509	-0.001294	-0.000201
-0.005553	-0.001289	-0.000198
-0.005541	-0.001262	-0.000191
-0.005551	-0.001254	-0.000187
-0.005507	-0.001225	-0.000180
-0.005486	-0.001215	-0.000177
-0.005411	-0.001183	-0.000170
-0.005362	-0.001171	-0.000167
-0.005258	-0.001138	-0.000161
-0.005180	-0.001125	-0.000158
-0.005050	-0.001090	-0.000152
-0.004947	-0.001076	-0.000150
-0.004793	-0.001040	-0.000144
-0.004668	-0.001024	-0.000142
-0.004492	-0.000984	-0.000136
-0.004347	-0.000965	-0.000135
-0.004152	-0.000924	-0.000129
-0.003989	-0.000904	-0.000128
-0.003776	-0.000862	-0.000122
-0.003597	-0.000841	-0.000121
-0.003369	-0.000797	-0.000115
-0.003175	-0.000774	-0.000114
-0.002934	-0.000729	-0.000108
-0.002728	-0.000703	-0.000107
-0.002476	-0.000655	-0.000100
-0.002260	-0.000628	-0.000098
-0.001999	-0.000577	-0.000092
-0.001776	-0.000546	-0.000089
-0.001508	-0.000493	-0.000082
-0.001278	-0.000459	-0.000078
-0.001006	-0.000402	-0.000070
-0.000773	-0.000365	-0.000066
-0.000499	-0.000304	-0.000058
-0.000265	-0.000264	-0.000053
0.000009	-0.000200	-0.000043
0.000241	-0.000156	-0.000038
0.000513	-0.000089	-0.000027
0.000741	-0.000042	-0.000021
0.001007	0.000027	-0.000010
0.001228	0.000077	-0.000003
0.001486	0.000149	0.000009
0.001698	0.000201	0.000017
0.001945	0.000274	0.000030
0.002144	0.000327	0.000038
0.002377	0.000402	0.000051
0.002562	0.000457	0.000060
0.002779	0.000534	0.000073
0.002946	0.000589	0.000082
0.003143	0.000664	0.000096
0.003289	0.000716	0.000105
0.003465	0.000789	0.000118
0.003589	0.000838	0.000127
0.003740	0.000906	0.000140
0.003838	0.000951	0.000149
0.003963	0.001014	0.000161
0.004034	0.001053	0.000169
0.004130	0.001109	0.000180
0.004172	0.001141	0.000187
0.004238	0.001190	0.000197
0.004250	0.001213	0.000202
0.004285	0.001252	0.000211
0.004265	0.001266	0.000215
0.004269	0.001296	0.000222
0.004218	0.001300	0.000224
0.004191	0.001319	0.000229
0.004108	0.001312	0.000229
0.004049	0.001320	0.000232
0.003934	0.001301	0.000230
0.003844	0.001298	0.000232
0.003699	0.001268	0.000227
0.003580	0.001253	0.000227
0.003406	0.001211	0.000220
0.003259	0.001185	0.000217
0.003059	0.001132	0.000209
0.002886	0.001094	0.000203
0.002662	0.001031	0.000193
0.002467	0.000983	0.000185
0.002222	0.000909	0.000173
0.002008	0.000852	0.000164
0.001746	0.000770	0.000149
0.001517	0.000705	0.000139
0.001242	0.000615	0.000123
0.001002	0.000543	0.000110
0.000719	0.000447	0.000093
0.000472	0.000369	0.000080
0.000184	0.000269	0.000061
-0.000064	0.000188	0.000047
-0.000352	0.000085	0.000028
-0.000597	0.000002	0.000013
-0.000880	-0.000102	-0.000006
-0.001118	-0.000184	-0.000021
-0.001390	-0.000288	-0.000041
-0.001617	-0.000368	-0.000055
-0.001875	-0.000469	-0.000074
-0.002085	-0.000546	-0.000089
-0.002325	-0.000641	-0.000107
-0.002514	-0.000712	-0.000120
-0.002732	-0.000801	-0.000137
-0.002897	-0.000865	-0.000150
-0.003090	-0.000946	-0.000165
-0.003227	-0.001001	-0.000176
-0.003390	-0.001073	-0.000190
-0.003498	-0.001118	-0.000199
-0.003629	-0.001179	-0.000211
-0.003704	-0.001213	-0.000218
-0.003803	-0.001263	-0.000228
-0.003844	-0.001286	-0.000233
-0.003907	-0.001323	-0.000240
-0.003913	-0.001333	-0.000242
-0.003941	-0.001358	-0.000248
-0.003911	-0.001354	-0.000248
-0.003904	-0.001366	-0.000251
-0.003840	-0.001349	-0.000248
-0.003799	-0.001347	-0.000248
-0.003701	-0.001317	-0.000243
-0.003627	-0.001302	-0.000241
-0.003498	-0.001260	-0.000233
-0.003393	-0.001233	-0.000229
-0.003234	-0.001179	-0.000219
