## Supplementary material for "Visualising joint force-velocity properties in musculoskeletal models": Code&Data: A03_FB_P02_x1_qposOutput.csv

0.349066	1.396263	0.349066
0.349066	1.396263	0.349065
0.349065	1.396260	0.349062
0.349062	1.396250	0.349053
0.349057	1.396229	0.349035
0.349047	1.396188	0.349000
0.349029	1.396118	0.348936
0.349001	1.396009	0.348828
0.348958	1.395848	0.348653
0.348896	1.395621	0.348382
0.348809	1.395316	0.347985
0.348692	1.394915	0.347428
0.348538	1.394403	0.346679
0.348340	1.393760	0.345710
0.348092	1.392969	0.344497
0.347786	1.392008	0.343019
0.347414	1.390860	0.341261
0.346969	1.389503	0.339209
0.346442	1.387921	0.336853
0.345828	1.386097	0.334184
0.345117	1.384015	0.331193
0.344304	1.381663	0.327875
0.343933	1.377718	0.326536
0.343903	1.372680	0.325419
0.344139	1.366796	0.323775
0.344518	1.360269	0.321358
0.344973	1.353172	0.318232
0.345458	1.345552	0.314451
0.345935	1.337450	0.310060
0.346376	1.328895	0.305097
0.346761	1.319907	0.299596
0.347077	1.310500	0.293596
0.346771	1.302003	0.284879
0.346076	1.293773	0.275078
0.345047	1.285624	0.264694
0.343723	1.277437	0.254000
0.342134	1.269138	0.243142
0.340304	1.260676	0.232193
0.338253	1.252016	0.221183
0.336000	1.243138	0.210117
0.333559	1.234024	0.198990
0.330945	1.224665	0.187791
0.328174	1.215054	0.176508
0.325257	1.205188	0.165132
0.322210	1.195065	0.153657
0.319043	1.184686	0.142080
0.315771	1.174056	0.130402
0.312405	1.163181	0.118626
0.308957	1.152068	0.106761
0.305439	1.140730	0.094818
0.301862	1.129179	0.082810
0.298238	1.117431	0.070755
0.294575	1.105505	0.058671
0.290885	1.093421	0.046581
0.287177	1.081201	0.034509
0.283459	1.068870	0.022482
0.279738	1.056456	0.010528
0.276024	1.043987	-0.001324
0.272321	1.031493	-0.013042
0.268637	1.019007	-0.024594
0.264978	1.006559	-0.035946
0.261347	0.994187	-0.047069
0.257747	0.981928	-0.057930
0.254184	0.969817	-0.068495
0.250658	0.957891	-0.078734
0.247174	0.946187	-0.088617
0.243733	0.934742	-0.098117
0.240337	0.923593	-0.107208
0.236989	0.912776	-0.115868
0.233690	0.902326	-0.124077
0.230442	0.892274	-0.131803
0.227249	0.882650	-0.139022
0.224111	0.873483	-0.145708
0.221033	0.864801	-0.151850
0.218015	0.856639	-0.157453
0.215057	0.849033	-0.162542
0.212162	0.842020	-0.167151
0.209330	0.835635	-0.171314
0.206564	0.829906	-0.175057
0.203867	0.824850	-0.178402
0.201247	0.820476	-0.181365
0.198714	0.816775	-0.183952
0.196283	0.813726	-0.186171
0.193970	0.811289	-0.188029
0.191799	0.809408	-0.189540
0.189798	0.808006	-0.190726
0.187997	0.806995	-0.191629
0.186428	0.806270	-0.192285
0.185112	0.805758	-0.192808
0.184068	0.805348	-0.193065
0.183254	0.805267	-0.193980
0.182877	0.804045	-0.191070
0.182068	0.806950	-0.200364
0.182701	0.803201	-0.191896
0.181894	0.807099	-0.202159
0.182623	0.803907	-0.193693
0.181931	0.808216	-0.203442
0.182749	0.805502	-0.194552
0.182169	0.810148	-0.203501
0.183055	0.807907	-0.194078
0.182584	0.812829	-0.202084
0.183531	0.811026	-0.192095
0.183177	0.816129	-0.199084
0.184169	0.814743	-0.188590
0.183936	0.819929	-0.194516
0.184964	0.818907	-0.183606
0.184857	0.824061	-0.188476
0.185893	0.823381	-0.177323
0.185913	0.828351	-0.181099
0.186932	0.827967	-0.169927
0.187085	0.832562	-0.172586
0.188114	0.832317	-0.161718
0.188374	0.836602	-0.163935
0.189421	0.836393	-0.153575
0.189734	0.840532	-0.156040
0.190797	0.840256	-0.146035
0.191091	0.844470	-0.149241
0.192155	0.844107	-0.139502
0.192414	0.848391	-0.143415
0.193463	0.847969	-0.134077
0.193698	0.852229	-0.138600
0.194731	0.851723	-0.129779
0.194938	0.855946	-0.135021
0.195953	0.855340	-0.126827
0.196134	0.859491	-0.132829
0.197127	0.858777	-0.125367
0.197285	0.862807	-0.132109
0.198253	0.861973	-0.125455
0.198390	0.865837	-0.132902
0.199330	0.864871	-0.127111
0.199448	0.868523	-0.135195
0.200356	0.867416	-0.130297
0.200460	0.870809	-0.138914
0.201332	0.869555	-0.134908
0.201423	0.872643	-0.143920
0.202255	0.871240	-0.140775
0.202334	0.873982	-0.150005
0.203119	0.872436	-0.147658
0.203186	0.874795	-0.156886
0.203919	0.873108	-0.155235
0.203976	0.875051	-0.164220
0.204647	0.873251	-0.163157
0.204692	0.874756	-0.171610
0.205290	0.872884	-0.171010
0.205319	0.873941	-0.178637
0.205829	0.872071	-0.178406
0.205838	0.872683	-0.184858
0.206233	0.870941	-0.184951
0.206217	0.871117	-0.189836
0.206458	0.869728	-0.190391
0.206412	0.869638	-0.193996
0.206514	0.868677	-0.195122
0.206467	0.868392	-0.197767
0.206505	0.867681	-0.199225
0.206486	0.867266	-0.201388
0.206514	0.866658	-0.203052
0.206530	0.866162	-0.205009
0.206573	0.865591	-0.206794
0.206623	0.865047	-0.208674
0.206692	0.864478	-0.210511
0.206775	0.863911	-0.212371
0.206877	0.863333	-0.214220
0.206996	0.862753	-0.216070
0.207134	0.862168	-0.217910
0.207291	0.861582	-0.219741
0.207469	0.860996	-0.221558
0.207668	0.860411	-0.223357
0.207890	0.859829	-0.225134
0.208134	0.859251	-0.226887
0.208404	0.858680	-0.228611
0.208698	0.858117	-0.230303
0.209019	0.857563	-0.231960
0.209366	0.857020	-0.233579
0.209742	0.856488	-0.235157
0.210147	0.855971	-0.236692
0.210581	0.855468	-0.238180
0.211046	0.854981	-0.239619
0.211543	0.854509	-0.241008
0.212072	0.854055	-0.242346
0.212633	0.853619	-0.243630
0.213228	0.853200	-0.244860
0.213858	0.852800	-0.246035
0.214521	0.852418	-0.247156
0.215220	0.852055	-0.248222
0.215954	0.851710	-0.249234
0.216724	0.851383	-0.250192
0.217529	0.851075	-0.251098
0.218369	0.850785	-0.251953
0.219244	0.850510	-0.252756
0.220155	0.850253	-0.253513
0.221101	0.850012	-0.254223
0.222080	0.849787	-0.254889
0.223093	0.849576	-0.255510
0.224139	0.849379	-0.256093
0.225216	0.849197	-0.256636
0.226325	0.849027	-0.257141
0.227462	0.848870	-0.257613
0.228628	0.848724	-0.258049
0.229820	0.848590	-0.258458
0.231037	0.848465	-0.258832
0.232278	0.848350	-0.259183
0.233540	0.848244	-0.259506
0.234821	0.848147	-0.259807
0.236120	0.848057	-0.260083
0.237435	0.847975	-0.260339
0.238761	0.847902	-0.260574
0.240098	0.847834	-0.260787
0.241444	0.847772	-0.260986
0.242794	0.847717	-0.261167
0.244148	0.847667	-0.261331
0.245502	0.847621	-0.261481
0.246855	0.847579	-0.261619
0.248202	0.847542	-0.261744
0.249543	0.847507	-0.261856
0.250874	0.847476	-0.261959
0.252192	0.847446	-0.262051
0.253497	0.847419	-0.262136
0.254783	0.847395	-0.262211
0.256051	0.847371	-0.262278
0.257296	0.847349	-0.262339
0.258517	0.847329	-0.262393
0.259711	0.847310	-0.262441
0.260876	0.847290	-0.262481
0.262011	0.847271	-0.262520
0.263113	0.847251	-0.262551
0.264181	0.847231	-0.262580
0.265214	0.847209	-0.262605
0.266209	0.847185	-0.262628
0.267165	0.847161	-0.262649
0.268082	0.847134	-0.262666
0.268959	0.847104	-0.262683
0.269794	0.847071	-0.262698
0.270587	0.847035	-0.262712
0.271338	0.846994	-0.262726
0.272047	0.846950	-0.262739
0.272712	0.846900	-0.262753
0.273336	0.846845	-0.262767
0.273917	0.846784	-0.262782
0.274456	0.846717	-0.262798
0.274954	0.846643	-0.262815
0.275411	0.846562	-0.262833
0.275830	0.846473	-0.262853
0.276209	0.846376	-0.262875
0.276552	0.846271	-0.262899
0.276859	0.846157	-0.262925
0.277131	0.846035	-0.262952
0.277370	0.845903	-0.262983
0.277578	0.845763	-0.263015
0.277756	0.845613	-0.263050
0.277905	0.845455	-0.263086
0.278028	0.845289	-0.263125
0.278125	0.845116	-0.263166
0.278199	0.844935	-0.263209
0.278251	0.844748	-0.263254
0.278282	0.844556	-0.263300
0.278295	0.844360	-0.263347
0.278289	0.844161	-0.263394
0.278268	0.843961	-0.263442
0.278230	0.843762	-0.263490
0.278177	0.843566	-0.263536
0.278110	0.843376	-0.263581
0.278028	0.843193	-0.263621
0.277934	0.843019	-0.263657
0.277827	0.842856	-0.263686
0.277708	0.842704	-0.263708
0.277578	0.842565	-0.263722
0.277438	0.842439	-0.263728
0.277288	0.842327	-0.263723
0.277130	0.842229	-0.263709
0.276965	0.842146	-0.263683
0.276793	0.842076	-0.263644
0.276615	0.842020	-0.263592
0.276431	0.841977	-0.263526
0.276244	0.841947	-0.263445
0.276053	0.841930	-0.263349
0.275860	0.841923	-0.263237
0.275665	0.841928	-0.263108
0.275469	0.841943	-0.262965
0.275271	0.841971	-0.262810
0.275073	0.842011	-0.262642
0.274874	0.842063	-0.262464
0.274675	0.842128	-0.262276
0.274476	0.842205	-0.262077
0.274278	0.842295	-0.261870
0.274080	0.842396	-0.261653
0.273883	0.842509	-0.261428
0.273687	0.842634	-0.261197
0.273493	0.842769	-0.260959
0.273300	0.842914	-0.260715
0.273109	0.843069	-0.260467
0.272919	0.843233	-0.260216
0.272732	0.843405	-0.259963
0.272546	0.843585	-0.259708
0.272363	0.843771	-0.259453
0.272181	0.843963	-0.259198
0.272002	0.844161	-0.258946
0.271826	0.844362	-0.258697
0.271652	0.844567	-0.258453
0.271480	0.844773	-0.258213
0.271312	0.844981	-0.257979
0.271145	0.845189	-0.257753
0.270981	0.845396	-0.257535
0.270820	0.845601	-0.257326
0.270662	0.845804	-0.257126
0.270505	0.846003	-0.256936
0.270352	0.846197	-0.256757
0.270201	0.846386	-0.256589
0.270053	0.846569	-0.256433
0.269907	0.846745	-0.256288
0.269763	0.846914	-0.256156
0.269622	0.847074	-0.256037
0.269484	0.847226	-0.255930
0.269348	0.847368	-0.255835
0.269214	0.847500	-0.255753
0.269082	0.847622	-0.255683
0.268952	0.847734	-0.255626
0.268825	0.847834	-0.255580
0.268700	0.847924	-0.255547
0.268577	0.848003	-0.255525
0.268456	0.848071	-0.255514
0.268338	0.848128	-0.255514
0.268221	0.848174	-0.255525
0.268107	0.848209	-0.255546
0.267995	0.848233	-0.255578
0.267885	0.848247	-0.255620
0.267778	0.848250	-0.255672
0.267673	0.848245	-0.255735
0.267571	0.848230	-0.255807
0.267471	0.848206	-0.255890
0.267374	0.848175	-0.255983
0.267279	0.848136	-0.256086
0.267188	0.848090	-0.256197
0.267099	0.848038	-0.256317
0.267014	0.847980	-0.256443
0.266932	0.847916	-0.256576
0.266853	0.847846	-0.256715
0.266778	0.847772	-0.256859
0.266707	0.847694	-0.257006
0.266640	0.847612	-0.257156
0.266576	0.847528	-0.257309
0.266517	0.847440	-0.257463
0.266462	0.847351	-0.257618
0.266412	0.847261	-0.257772
0.266365	0.847170	-0.257926
0.266324	0.847079	-0.258077
0.266287	0.846989	-0.258227
0.266254	0.846899	-0.258373
0.266226	0.846812	-0.258515
0.266203	0.846726	-0.258652
0.266184	0.846643	-0.258784
0.266170	0.846564	-0.258911
0.266161	0.846488	-0.259031
0.266156	0.846416	-0.259145
0.266156	0.846349	-0.259252
0.266160	0.846286	-0.259351
0.266168	0.846228	-0.259442
0.266182	0.846175	-0.259525
0.266199	0.846127	-0.259600
0.266222	0.846084	-0.259666
0.266248	0.846046	-0.259724
0.266279	0.846014	-0.259774
0.266315	0.845986	-0.259815
0.266355	0.845963	-0.259849
0.266398	0.845944	-0.259874
0.266446	0.845931	-0.259892
0.266498	0.845922	-0.259902
0.266553	0.845917	-0.259905
0.266612	0.845917	-0.259902
0.266674	0.845921	-0.259892
0.266740	0.845928	-0.259875
0.266808	0.845940	-0.259853
0.266878	0.845955	-0.259826
0.266951	0.845974	-0.259794
0.267026	0.845997	-0.259757
0.267102	0.846024	-0.259717
0.267179	0.846053	-0.259672
0.267258	0.846086	-0.259624
0.267337	0.846121	-0.259573
0.267416	0.846159	-0.259520
0.267496	0.846199	-0.259465
0.267575	0.846241	-0.259407
0.267653	0.846284	-0.259349
0.267731	0.846329	-0.259289
0.267807	0.846374	-0.259228
0.267882	0.846420	-0.259168
0.267956	0.846466	-0.259108
0.268027	0.846512	-0.259048
0.268096	0.846557	-0.258988
0.268163	0.846601	-0.258931
0.268227	0.846645	-0.258874
0.268288	0.846687	-0.258819
0.268346	0.846727	-0.258767
0.268400	0.846765	-0.258717
0.268452	0.846801	-0.258669
0.268500	0.846834	-0.258624
0.268544	0.846865	-0.258582
0.268584	0.846892	-0.258543
0.268620	0.846917	-0.258508
0.268653	0.846938	-0.258476
0.268681	0.846956	-0.258447
0.268706	0.846970	-0.258422
0.268726	0.846981	-0.258401
0.268743	0.846989	-0.258383
0.268755	0.846992	-0.258368
0.268763	0.846992	-0.258358
0.268767	0.846989	-0.258350
0.268768	0.846982	-0.258347
0.268764	0.846971	-0.258346
0.268757	0.846957	-0.258349
0.268746	0.846940	-0.258355
0.268731	0.846920	-0.258364
0.268713	0.846898	-0.258377
0.268691	0.846873	-0.258392
0.268666	0.846846	-0.258411
0.268637	0.846817	-0.258432
0.268606	0.846786	-0.258455
0.268572	0.846754	-0.258481
0.268534	0.846721	-0.258509
0.268495	0.846687	-0.258539
0.268453	0.846652	-0.258570
0.268409	0.846617	-0.258603
0.268363	0.846582	-0.258637
0.268315	0.846547	-0.258671
0.268265	0.846513	-0.258706
0.268215	0.846479	-0.258741
0.268163	0.846446	-0.258776
0.268110	0.846414	-0.258811
0.268057	0.846384	-0.258845
0.268003	0.846355	-0.258878
0.267949	0.846327	-0.258910
0.267895	0.846302	-0.258940
0.267842	0.846278	-0.258969
0.267789	0.846256	-0.258996
0.267736	0.846237	-0.259021
0.267685	0.846219	-0.259044
0.267634	0.846204	-0.259065
0.267585	0.846191	-0.259083
0.267538	0.846181	-0.259099
0.267492	0.846173	-0.259112
0.267448	0.846167	-0.259122
0.267406	0.846164	-0.259129
0.267366	0.846162	-0.259134
0.267329	0.846164	-0.259136
0.267293	0.846167	-0.259135
0.267261	0.846173	-0.259132
0.267230	0.846181	-0.259126
0.267202	0.846191	-0.259118
0.267177	0.846204	-0.259108
0.267155	0.846218	-0.259097
0.267135	0.846235	-0.259083
0.267117	0.846254	-0.259067
0.267103	0.846274	-0.259050
0.267091	0.846296	-0.259031
0.267082	0.846320	-0.259010
0.267075	0.846345	-0.258989
0.267071	0.846372	-0.258966
0.267069	0.846400	-0.258943
0.267070	0.846428	-0.258919
0.267073	0.846458	-0.258894
0.267079	0.846487	-0.258868
0.267087	0.846517	-0.258842
0.267097	0.846547	-0.258816
0.267109	0.846577	-0.258791
0.267123	0.846607	-0.258765
0.267139	0.846636	-0.258739
0.267157	0.846664	-0.258714
0.267177	0.846691	-0.258690
0.267199	0.846717	-0.258666
0.267222	0.846741	-0.258643
0.267246	0.846764	-0.258621
0.267272	0.846786	-0.258601
0.267298	0.846805	-0.258581
0.267326	0.846823	-0.258564
0.267355	0.846839	-0.258547
0.267384	0.846853	-0.258532
0.267413	0.846865	-0.258519
0.267444	0.846875	-0.258507
0.267474	0.846883	-0.258498
0.267505	0.846888	-0.258490
0.267535	0.846892	-0.258484
0.267566	0.846893	-0.258479
0.267596	0.846892	-0.258477
0.267626	0.846889	-0.258476
0.267656	0.846883	-0.258477
0.267684	0.846876	-0.258480
0.267712	0.846867	-0.258485
0.267740	0.846857	-0.258491
0.267766	0.846844	-0.258499
0.267791	0.846830	-0.258509
0.267815	0.846815	-0.258520
0.267838	0.846798	-0.258533
0.267860	0.846780	-0.258547
0.267880	0.846760	-0.258562
0.267899	0.846740	-0.258578
0.267917	0.846719	-0.258595
0.267933	0.846697	-0.258614
0.267948	0.846675	-0.258633
0.267961	0.846652	-0.258652
0.267973	0.846629	-0.258672
0.267983	0.846606	-0.258692
0.267991	0.846583	-0.258713
0.267998	0.846560	-0.258734
0.268003	0.846538	-0.258754
0.268007	0.846516	-0.258775
0.268010	0.846494	-0.258795
0.268010	0.846473	-0.258815
0.268010	0.846453	-0.258834
0.268008	0.846434	-0.258852
0.268004	0.846416	-0.258870
0.267999	0.846400	-0.258887
0.267993	0.846384	-0.258903
0.267986	0.846370	-0.258918
0.267977	0.846357	-0.258932
0.267968	0.846346	-0.258945
0.267957	0.846336	-0.258956
0.267945	0.846328	-0.258967
0.267932	0.846321	-0.258976
0.267919	0.846316	-0.258983
0.267905	0.846313	-0.258989
0.267890	0.846311	-0.258994
0.267874	0.846311	-0.258997
0.267858	0.846312	-0.258998
0.267841	0.846314	-0.258999
0.267825	0.846318	-0.258998
0.267807	0.846324	-0.258995
0.267790	0.846331	-0.258991
0.267772	0.846339	-0.258987
0.267755	0.846348	-0.258980
0.267737	0.846359	-0.258973
0.267719	0.846370	-0.258965
0.267702	0.846383	-0.258956
0.267685	0.846397	-0.258946
0.267668	0.846411	-0.258935
0.267651	0.846426	-0.258924
0.267635	0.846441	-0.258912
0.267620	0.846458	-0.258900
0.267604	0.846474	-0.258887
0.267590	0.846491	-0.258873
0.267576	0.846507	-0.258860
0.267563	0.846524	-0.258846
0.267550	0.846541	-0.258833
0.267538	0.846558	-0.258819
0.267527	0.846574	-0.258805
0.267517	0.846590	-0.258792
0.267507	0.846605	-0.258779
0.267499	0.846620	-0.258766
0.267491	0.846634	-0.258754
0.267484	0.846647	-0.258742
0.267478	0.846660	-0.258730
0.267473	0.846672	-0.258720
0.267469	0.846682	-0.258709
0.267466	0.846692	-0.258700
0.267463	0.846700	-0.258691
0.267462	0.846708	-0.258683
0.267461	0.846714	-0.258676
0.267462	0.846719	-0.258669
0.267463	0.846723	-0.258664
0.267465	0.846725	-0.258659
0.267468	0.846727	-0.258655
0.267471	0.846727	-0.258652
0.267476	0.846726	-0.258650
0.267481	0.846724	-0.258648
0.267486	0.846721	-0.258648
0.267493	0.846716	-0.258648
0.267500	0.846711	-0.258649
0.267508	0.846704	-0.258650
0.267516	0.846697	-0.258653
0.267525	0.846689	-0.258656
0.267534	0.846680	-0.258660
0.267543	0.846670	-0.258664
0.267553	0.846660	-0.258669
0.267563	0.846649	-0.258675
0.267574	0.846638	-0.258681
0.267585	0.846626	-0.258687
0.267596	0.846614	-0.258694
0.267607	0.846601	-0.258701
0.267618	0.846589	-0.258708
0.267629	0.846576	-0.258716
0.267640	0.846564	-0.258724
0.267651	0.846552	-0.258731
0.267662	0.846539	-0.258739
0.267673	0.846528	-0.258747
0.267684	0.846516	-0.258755
0.267695	0.846505	-0.258762
0.267705	0.846494	-0.258770
0.267715	0.846484	-0.258777
0.267724	0.846475	-0.258784
0.267734	0.846466	-0.258790
0.267742	0.846458	-0.258797
0.267751	0.846451	-0.258803
0.267759	0.846445	-0.258808
0.267766	0.846439	-0.258813
0.267773	0.846434	-0.258818
0.267780	0.846431	-0.258822
0.267786	0.846428	-0.258826
0.267791	0.846426	-0.258829
0.267796	0.846425	-0.258832
0.267800	0.846425	-0.258834
0.267803	0.846426	-0.258836
0.267806	0.846427	-0.258837
0.267809	0.846430	-0.258838
0.267810	0.846433	-0.258838
0.267811	0.846437	-0.258838
0.267812	0.846442	-0.258837
0.267812	0.846448	-0.258836
0.267811	0.846454	-0.258834
0.267810	0.846461	-0.258832
0.267808	0.846468	-0.258830
0.267806	0.846476	-0.258828
0.267803	0.846484	-0.258825
0.267799	0.846493	-0.258822
0.267795	0.846501	-0.258818
0.267791	0.846510	-0.258815
0.267786	0.846520	-0.258811
0.267781	0.846529	-0.258807
0.267775	0.846538	-0.258803
0.267769	0.846547	-0.258799
0.267763	0.846556	-0.258795
0.267757	0.846565	-0.258791
0.267750	0.846574	-0.258786
0.267743	0.846582	-0.258782
0.267735	0.846590	-0.258778
0.267728	0.846597	-0.258774
0.267720	0.846604	-0.258770
0.267713	0.846611	-0.258766
0.267705	0.846617	-0.258762
0.267697	0.846622	-0.258759
0.267689	0.846626	-0.258756
0.267681	0.846630	-0.258752
0.267674	0.846634	-0.258749
0.267666	0.846636	-0.258747
0.267659	0.846638	-0.258744
0.267651	0.846639	-0.258742
0.267644	0.846639	-0.258740
0.267637	0.846639	-0.258738
0.267631	0.846638	-0.258736
0.267624	0.846637	-0.258735
0.267618	0.846634	-0.258734
0.267612	0.846631	-0.258733
0.267607	0.846628	-0.258733
0.267602	0.846624	-0.258733
0.267597	0.846620	-0.258733
0.267592	0.846615	-0.258733
0.267588	0.846610	-0.258734
0.267584	0.846604	-0.258735
0.267581	0.846598	-0.258736
0.267578	0.846592	-0.258737
0.267575	0.846585	-0.258739
0.267573	0.846579	-0.258741
0.267572	0.846572	-0.258743
0.267570	0.846566	-0.258745
0.267569	0.846559	-0.258747
0.267569	0.846553	-0.258749
0.267569	0.846546	-0.258751
0.267569	0.846540	-0.258753
0.267570	0.846534	-0.258755
0.267571	0.846528	-0.258757
0.267572	0.846522	-0.258759
0.267574	0.846517	-0.258761
0.267576	0.846511	-0.258763
0.267578	0.846507	-0.258764
0.267581	0.846502	-0.258766
0.267584	0.846498	-0.258767
0.267588	0.846495	-0.258768
0.267592	0.846491	-0.258768
0.267595	0.846489	-0.258769
0.267600	0.846486	-0.258769
0.267604	0.846484	-0.258768
0.267609	0.846483	-0.258768
0.267614	0.846482	-0.258767
0.267619	0.846481	-0.258766
0.267624	0.846481	-0.258765
0.267629	0.846481	-0.258763
0.267635	0.846481	-0.258761
0.267640	0.846482	-0.258759
0.267646	0.846484	-0.258756
0.267651	0.846485	-0.258753
0.267657	0.846487	-0.258750
0.267663	0.846489	-0.258747
0.267668	0.846492	-0.258744
0.267674	0.846495	-0.258740
0.267679	0.846498	-0.258737
0.267684	0.846501	-0.258733
0.267690	0.846505	-0.258729
0.267695	0.846508	-0.258725
0.267699	0.846512	-0.258722
0.267704	0.846516	-0.258718
0.267709	0.846520	-0.258714
0.267713	0.846524	-0.258710
0.267717	0.846528	-0.258706
0.267721	0.846532	-0.258703
0.267725	0.846536	-0.258699
0.267728	0.846540	-0.258696
0.267731	0.846543	-0.258693
0.267734	0.846547	-0.258690
0.267736	0.846550	-0.258687
0.267738	0.846554	-0.258684
0.267740	0.846557	-0.258682
0.267742	0.846559	-0.258679
0.267743	0.846562	-0.258677
0.267744	0.846564	-0.258676
0.267744	0.846566	-0.258674
0.267745	0.846568	-0.258673
0.267745	0.846569	-0.258672
0.267744	0.846570	-0.258671
0.267743	0.846571	-0.258670
0.267743	0.846572	-0.258670
0.267741	0.846572	-0.258670
0.267740	0.846572	-0.258670
0.267738	0.846571	-0.258671
0.267736	0.846571	-0.258671
0.267733	0.846570	-0.258672
0.267731	0.846569	-0.258673
0.267728	0.846567	-0.258674
0.267725	0.846565	-0.258676
0.267722	0.846563	-0.258678
0.267718	0.846561	-0.258679
0.267714	0.846559	-0.258681
0.267711	0.846556	-0.258684
0.267707	0.846554	-0.258686
0.267703	0.846551	-0.258688
0.267699	0.846548	-0.258691
0.267694	0.846545	-0.258693
0.267690	0.846542	-0.258695
0.267686	0.846539	-0.258698
0.267681	0.846536	-0.258700
0.267677	0.846533	-0.258703
0.267673	0.846530	-0.258705
0.267668	0.846527	-0.258708
0.267664	0.846524	-0.258710
0.267660	0.846521	-0.258712
0.267656	0.846519	-0.258714
0.267651	0.846516	-0.258716
0.267647	0.846514	-0.258718
0.267644	0.846511	-0.258720
0.267640	0.846509	-0.258721
0.267636	0.846507	-0.258722
0.267633	0.846506	-0.258724
0.267630	0.846504	-0.258724
0.267627	0.846503	-0.258725
0.267624	0.846502	-0.258725
0.267621	0.846501	-0.258726
0.267619	0.846500	-0.258726
0.267617	0.846499	-0.258725
0.267615	0.846499	-0.258725
0.267613	0.846499	-0.258724
0.267612	0.846499	-0.258723
0.267611	0.846499	-0.258722
0.267610	0.846500	-0.258720
0.267609	0.846501	-0.258719
0.267609	0.846501	-0.258717
0.267608	0.846502	-0.258715
0.267608	0.846504	-0.258712
0.267609	0.846505	-0.258710
0.267609	0.846506	-0.258707
0.267610	0.846508	-0.258705
0.267611	0.846510	-0.258702
0.267612	0.846512	-0.258699
0.267613	0.846513	-0.258696
0.267615	0.846515	-0.258693
0.267617	0.846517	-0.258690
0.267619	0.846519	-0.258686
0.267621	0.846521	-0.258683
0.267623	0.846523	-0.258680
0.267625	0.846525	-0.258677
0.267628	0.846527	-0.258674
0.267631	0.846529	-0.258670
0.267633	0.846531	-0.258667
0.267636	0.846533	-0.258664
0.267639	0.846535	-0.258661
0.267642	0.846536	-0.258658
0.267645	0.846538	-0.258655
0.267648	0.846539	-0.258653
0.267651	0.846541	-0.258650
0.267654	0.846542	-0.258648
0.267657	0.846543	-0.258645
0.267660	0.846543	-0.258643
0.267663	0.846544	-0.258641
0.267666	0.846544	-0.258639
0.267669	0.846545	-0.258638
0.267672	0.846545	-0.258636
0.267675	0.846545	-0.258635
0.267678	0.846545	-0.258634
0.267680	0.846544	-0.258633
0.267683	0.846544	-0.258632
0.267685	0.846543	-0.258631
0.267687	0.846542	-0.258631
0.267689	0.846541	-0.258630
0.267691	0.846540	-0.258630
0.267693	0.846539	-0.258630
0.267695	0.846537	-0.258630
0.267696	0.846536	-0.258630
0.267697	0.846534	-0.258631
0.267698	0.846533	-0.258631
0.267699	0.846531	-0.258632
0.267700	0.846529	-0.258632
0.267701	0.846527	-0.258633
0.267701	0.846525	-0.258634
0.267701	0.846523	-0.258635
0.267701	0.846522	-0.258636
0.267701	0.846520	-0.258637
0.267701	0.846518	-0.258638
0.267700	0.846516	-0.258640
0.267700	0.846514	-0.258641
0.267699	0.846512	-0.258642
0.267698	0.846510	-0.258643
0.267697	0.846509	-0.258644
0.267696	0.846507	-0.258645
0.267694	0.846506	-0.258646
0.267693	0.846504	-0.258647
0.267691	0.846503	-0.258648
0.267689	0.846502	-0.258649
0.267688	0.846501	-0.258650
0.267686	0.846500	-0.258650
0.267684	0.846499	-0.258651
0.267682	0.846498	-0.258651
0.267680	0.846497	-0.258652
0.267677	0.846497	-0.258652
0.267675	0.846496	-0.258652
0.267673	0.846496	-0.258652
0.267671	0.846496	-0.258652
0.267668	0.846496	-0.258652
0.267666	0.846496	-0.258651
0.267664	0.846496	-0.258651
0.267662	0.846496	-0.258650
0.267659	0.846497	-0.258650
0.267657	0.846497	-0.258649
0.267655	0.846498	-0.258648
0.267653	0.846498	-0.258647
0.267651	0.846499	-0.258645
0.267649	0.846500	-0.258644
0.267647	0.846501	-0.258643
0.267645	0.846502	-0.258641
0.267644	0.846503	-0.258640
0.267642	0.846504	-0.258638
0.267640	0.846505	-0.258637
0.267639	0.846506	-0.258635
0.267638	0.846507	-0.258633
0.267636	0.846508	-0.258631
0.267635	0.846510	-0.258630
0.267634	0.846511	-0.258628
0.267633	0.846512	-0.258626
0.267632	0.846513	-0.258624
0.267632	0.846514	-0.258622
0.267631	0.846515	-0.258620
0.267631	0.846516	-0.258618
0.267630	0.846517	-0.258616
0.267630	0.846518	-0.258615
0.267630	0.846518	-0.258613
0.267630	0.846519	-0.258611
0.267630	0.846520	-0.258609
0.267630	0.846520	-0.258608
0.267631	0.846521	-0.258606
0.267631	0.846521	-0.258604
0.267632	0.846521	-0.258603
0.267632	0.846522	-0.258601
0.267633	0.846522	-0.258600
0.267634	0.846522	-0.258599
0.267635	0.846522	-0.258597
0.267636	0.846521	-0.258596
0.267637	0.846521	-0.258595
0.267638	0.846521	-0.258594
0.267639	0.846520	-0.258593
0.267640	0.846520	-0.258592
0.267641	0.846519	-0.258591
0.267642	0.846518	-0.258590
0.267644	0.846518	-0.258590
0.267645	0.846517	-0.258589
0.267646	0.846516	-0.258589
0.267648	0.846515	-0.258588
0.267649	0.846514	-0.258588
0.267650	0.846513	-0.258587
0.267652	0.846512	-0.258587
0.267653	0.846511	-0.258587
0.267654	0.846510	-0.258586
0.267655	0.846509	-0.258586
0.267657	0.846508	-0.258586
0.267658	0.846506	-0.258586
0.267659	0.846505	-0.258586
0.267660	0.846504	-0.258586
0.267661	0.846503	-0.258586
0.267662	0.846502	-0.258586
0.267663	0.846501	-0.258586
0.267664	0.846500	-0.258586
0.267665	0.846499	-0.258586
0.267666	0.846498	-0.258586
0.267667	0.846497	-0.258586
0.267667	0.846496	-0.258585
0.267668	0.846496	-0.258585
0.267668	0.846495	-0.258585
0.267669	0.846494	-0.258585
0.267669	0.846494	-0.258585
0.267669	0.846493	-0.258585
0.267670	0.846493	-0.258585
0.267670	0.846492	-0.258584
0.267670	0.846492	-0.258584
0.267670	0.846492	-0.258584
0.267670	0.846491	-0.258583
0.267670	0.846491	-0.258583
0.267669	0.846491	-0.258582
0.267669	0.846491	-0.258582
0.267669	0.846491	-0.258581
0.267668	0.846491	-0.258580
0.267668	0.846491	-0.258580
0.267667	0.846492	-0.258579
0.267667	0.846492	-0.258578
0.267666	0.846492	-0.258577
0.267665	0.846492	-0.258577
0.267665	0.846493	-0.258576
0.267664	0.846493	-0.258575
0.267663	0.846493	-0.258574
0.267662	0.846494	-0.258573
0.267661	0.846494	-0.258572
0.267660	0.846495	-0.258571
0.267659	0.846495	-0.258570
0.267658	0.846495	-0.258569
0.267657	0.846496	-0.258568
0.267656	0.846496	-0.258567
0.267655	0.846497	-0.258566
0.267654	0.846497	-0.258565
0.267653	0.846498	-0.258564
0.267652	0.846498	-0.258563
0.267651	0.846498	-0.258562
0.267650	0.846499	-0.258561
0.267649	0.846499	-0.258560
0.267648	0.846499	-0.258559
0.267647	0.846499	-0.258558
0.267646	0.846500	-0.258556
0.267646	0.846500	-0.258555
0.267645	0.846500	-0.258554
0.267644	0.846500	-0.258554
0.267643	0.846500	-0.258553
0.267642	0.846500	-0.258552
0.267641	0.846500	-0.258551
0.267641	0.846500	-0.258550
0.267640	0.846500	-0.258549
0.267639	0.846500	-0.258548
0.267639	0.846499	-0.258547
0.267638	0.846499	-0.258546
0.267638	0.846499	-0.258546
0.267637	0.846499	-0.258545
0.267637	0.846498	-0.258544
0.267637	0.846498	-0.258543
0.267636	0.846497	-0.258543
0.267636	0.846497	-0.258542
0.267636	0.846496	-0.258541
0.267636	0.846496	-0.258541
0.267636	0.846495	-0.258540
0.267636	0.846495	-0.258539
0.267636	0.846494	-0.258539
0.267636	0.846494	-0.258538
0.267636	0.846493	-0.258537
0.267636	0.846493	-0.258537
0.267636	0.846492	-0.258536
0.267636	0.846492	-0.258536
0.267636	0.846491	-0.258535
0.267637	0.846490	-0.258534
0.267637	0.846490	-0.258534
0.267637	0.846489	-0.258533
0.267638	0.846489	-0.258532
0.267638	0.846488	-0.258532
0.267638	0.846488	-0.258531
0.267639	0.846487	-0.258531
0.267639	0.846487	-0.258530
0.267640	0.846486	-0.258529
0.267640	0.846486	-0.258529
0.267641	0.846486	-0.258528
0.267641	0.846485	-0.258527
0.267642	0.846485	-0.258527
0.267642	0.846485	-0.258526
0.267643	0.846484	-0.258525
0.267643	0.846484	-0.258524
0.267644	0.846484	-0.258524
0.267644	0.846484	-0.258523
0.267645	0.846483	-0.258522
0.267645	0.846483	-0.258521
0.267646	0.846483	-0.258520
0.267646	0.846483	-0.258519
0.267647	0.846483	-0.258519
0.267647	0.846483	-0.258518
0.267648	0.846483	-0.258517
0.267648	0.846483	-0.258516
0.267649	0.846483	-0.258515
0.267649	0.846483	-0.258514
0.267649	0.846483	-0.258513
0.267650	0.846483	-0.258512
0.267650	0.846483	-0.258511
0.267650	0.846483	-0.258511
0.267650	0.846483	-0.258510
0.267651	0.846483	-0.258509
0.267651	0.846483	-0.258508
0.267651	0.846483	-0.258507
0.267651	0.846483	-0.258506
0.267651	0.846483	-0.258505
0.267651	0.846483	-0.258504
0.267651	0.846483	-0.258503
0.267651	0.846483	-0.258503
0.267651	0.846483	-0.258502
0.267651	0.846483	-0.258501
0.267651	0.846483	-0.258500
0.267650	0.846483	-0.258499
0.267650	0.846483	-0.258498
0.267650	0.846483	-0.258498
0.267650	0.846483	-0.258497
0.267649	0.846483	-0.258496
0.267649	0.846483	-0.258495
0.267649	0.846483	-0.258494
0.267648	0.846483	-0.258494
