## Supplementary material for "Visualising joint force-velocity properties in musculoskeletal models": Code&Data: A03_FB_P03_f0_ctrqOutput.csv

3.281485	-14.052644	-3.465225
16.754745	2.477156	0.147171
1.086124	-11.787028	-2.895029
17.731938	1.814450	-0.068419
3.583452	-9.767648	-2.442294
17.882048	1.912637	-0.030648
5.224119	-8.572761	-2.207057
18.549693	2.486240	0.087586
6.362953	-7.637118	-2.005721
19.399323	3.289930	0.265647
7.208853	-6.827376	-1.822452
20.284438	4.219644	0.477011
7.813005	-6.120953	-1.656266
21.164387	5.235299	0.711862
8.184013	-5.522679	-1.508416
22.022949	6.311258	0.964571
8.314602	-5.048750	-1.383079
22.852916	7.429209	1.230757
8.190843	-4.717397	-1.284829
23.646611	8.571736	1.506150
7.799429	-4.542515	-1.217356
24.388244	9.716742	1.785430
7.136451	-4.531775	-1.183083
25.051478	10.835666	2.061905
6.291660	-4.905026	-1.231427
25.827140	12.063702	2.366298
4.987889	-5.574542	-1.343522
26.569340	13.235481	2.659449
3.410371	-6.350769	-1.478699
27.038704	14.167047	2.901024
1.768199	-7.027773	-1.593268
27.030676	14.722970	3.060725
0.220703	-7.455140	-1.654841
26.435303	14.853147	3.126897
-1.163979	-7.575177	-1.650672
25.246233	14.496207	3.086228
-2.278307	-7.317204	-1.565287
23.437660	13.759933	2.961541
-3.217660	-6.782405	-1.420196
21.110225	12.748054	2.775629
-4.067306	-6.056985	-1.233823
18.346511	11.527237	2.543365
-4.860803	-5.179681	-1.014431
15.191469	10.136555	2.273699
-5.592127	-4.154764	-0.762933
11.658826	8.592226	1.970739
-6.261449	-3.248231	-0.539407
8.022537	7.076902	1.675094
-7.057831	-2.477402	-0.346093
4.356007	5.595732	1.386574
-7.935956	-1.791024	-0.171450
0.670501	4.148523	1.104959
-8.853040	-1.180646	-0.013782
-2.979740	2.766112	0.836811
-14.860420	-3.685123	-0.486809
-12.407856	-1.768726	-0.056499
-19.162204	-4.959438	-0.702311
-19.961788	-4.968927	-0.688860
-23.423513	-6.298238	-0.955885
-25.125793	-6.766670	-1.050889
-27.094562	-7.330875	-1.170006
-28.562110	-7.684177	-1.250633
-29.962191	-8.032514	-1.333733
-31.173743	-8.307546	-1.404022
-30.094626	-7.696047	-1.291741
-29.955350	-7.325753	-1.223233
-29.600873	-6.893540	-1.142952
-29.240466	-6.437889	-1.057056
-28.823781	-5.960906	-0.966853
-28.343617	-5.460188	-0.871847
-27.799926	-4.941698	-0.773380
-27.189758	-4.408302	-0.672073
-26.515003	-3.865043	-0.568977
-25.777626	-3.316695	-0.465070
-24.981184	-2.768585	-0.361433
-24.129796	-2.226147	-0.259160
-23.228213	-1.694993	-0.159378
-22.281502	-1.180784	-0.063218
-21.294941	-0.689204	0.028183
-20.283568	-0.232314	0.112095
-19.255796	0.181914	0.186817
-18.233573	0.532733	0.249037
-17.204090	0.838221	0.302434
-16.150297	1.158303	0.359317
-15.147345	1.445799	0.409873
-14.142747	1.735030	0.461214
-13.179697	2.002504	0.508557
-12.234249	2.264827	0.555338
-11.327885	2.511855	0.599520
-10.452069	2.751054	0.642654
-9.617366	2.978785	0.684031
-8.822443	3.198163	0.724304
-8.073034	3.408028	0.763255
-7.370738	3.609157	0.801048
-6.719394	3.800428	0.837454
-6.121478	3.980623	0.872208
-5.579860	4.147296	0.904779
-5.096638	4.297431	0.934503
-4.673423	4.427477	0.960593
-4.314341	4.523537	0.980393
-4.019076	4.588495	0.993808
-3.776452	4.615786	0.999889
-3.581437	4.608659	0.998402
-3.428771	4.570654	0.990360
-3.306492	4.510119	0.977368
-3.219316	4.425217	0.958477
-3.158842	4.321636	0.935421
-3.115784	4.206668	0.908300
-3.091356	4.080110	0.878162
-3.075690	3.948341	0.846004
-3.061221	3.817147	0.812068
-3.073591	3.665751	0.775922
-3.074716	3.513250	0.739897
-3.038320	3.383250	0.706481
-3.045412	3.222200	0.667751
-3.044802	3.059261	0.627265
-3.064094	2.878959	0.583750
-3.085820	2.691234	0.538316
-3.115963	2.493098	0.490819
-3.149348	2.287520	0.441798
-3.185700	2.074992	0.391432
-3.222472	1.857203	0.340109
-3.258106	1.635385	0.288125
-3.290633	1.411019	0.235818
-3.318737	1.185233	0.183450
-3.339698	0.960038	0.131460
-3.352544	0.736496	0.080082
-3.355510	0.516120	0.029642
-3.347494	0.300074	-0.019610
-3.330460	0.087541	-0.067796
-3.302837	-0.120177	-0.114652
-3.266682	-0.324407	-0.160618
-3.216690	-0.521385	-0.204821
-3.149496	-0.708066	-0.246579
-3.066301	-0.884599	-0.285939
-2.964648	-1.049096	-0.322509
-2.845020	-1.201149	-0.356210
-2.705928	-1.339513	-0.386791
-2.547602	-1.463662	-0.414152
-2.369350	-1.572780	-0.438134
-2.171522	-1.666452	-0.458659
-1.954022	-1.744195	-0.475641
-1.717314	-1.805758	-0.489040
-1.461837	-1.850956	-0.498831
-1.188315	-1.879759	-0.505023
-0.897603	-1.892251	-0.507648
-0.590758	-1.888649	-0.506769
-0.268999	-1.869294	-0.502474
0.066279	-1.834653	-0.494877
0.413452	-1.784716	-0.483979
0.769867	-1.719023	-0.469667
1.132538	-1.642021	-0.452962
1.503386	-1.551845	-0.433459
1.877126	-1.451497	-0.411810
2.253822	-1.340952	-0.388025
2.629886	-1.222192	-0.362530
3.003916	-1.096086	-0.335519
3.373127	-0.964251	-0.307333
3.735562	-0.827897	-0.278231
4.088799	-0.688489	-0.248513
4.430778	-0.547308	-0.218442
4.759350	-0.405683	-0.188283
5.072594	-0.264811	-0.158272
5.368663	-0.125836	-0.128631
5.645915	0.010225	-0.099552
5.898007	0.138183	-0.071404
6.141783	0.270496	-0.041726
6.359128	0.396868	-0.013630
6.561881	0.523903	0.014917
6.745691	0.650065	0.043399
6.910801	0.775240	0.071874
7.051696	0.895794	0.099618
7.170067	1.012292	0.126744
7.263684	1.123196	0.152924
7.332493	1.227992	0.178038
7.375539	1.325678	0.201866
7.392521	1.415538	0.224242
7.383033	1.496772	0.244983
7.346962	1.568695	0.263927
7.284303	1.630650	0.280918
7.195262	1.682058	0.295814
7.080217	1.722400	0.308483
6.939748	1.751231	0.318810
6.774631	1.768171	0.326689
6.585853	1.772916	0.332031
6.374616	1.765232	0.334757
6.142348	1.744960	0.334801
5.890710	1.712021	0.332112
5.621615	1.666426	0.326651
5.337235	1.608294	0.318397
5.040012	1.537882	0.307347
4.732803	1.455663	0.293534
4.418577	1.362301	0.277022
4.100385	1.258731	0.257925
3.782914	1.152195	0.237498
3.466317	1.043843	0.215604
3.152354	0.925948	0.191213
2.847998	0.817473	0.168990
2.532848	0.704823	0.146026
2.224234	0.597368	0.124411
1.912306	0.489068	0.102813
1.605493	0.384398	0.082194
1.299459	0.280660	0.061938
0.993362	0.175532	0.042142
0.695257	0.074763	0.023291
0.398199	-0.026394	0.004440
0.106930	-0.125806	-0.014080
-0.183821	-0.226671	-0.032981
-0.464280	-0.321930	-0.050741
-0.739799	-0.415365	-0.068186
-1.003355	-0.503453	-0.084617
-1.258203	-0.588179	-0.100450
-1.500302	-0.667283	-0.115218
-1.731187	-0.741780	-0.129137
-1.948657	-0.810551	-0.141975
-2.153192	-0.873995	-0.153817
-2.343562	-0.931541	-0.164544
-2.519819	-0.983335	-0.174187
-2.681263	-1.029098	-0.182687
-2.827817	-1.068895	-0.190055
-2.959099	-1.102614	-0.196267
-3.075034	-1.130304	-0.201332
-3.175453	-1.151960	-0.205248
-3.260367	-1.167667	-0.208031
-3.329786	-1.177497	-0.209694
-3.383835	-1.181578	-0.210261
-3.422678	-1.180041	-0.209757
-3.446562	-1.173053	-0.208216
-3.456404	-1.161326	-0.205711
-3.454629	-1.146822	-0.202665
-3.437021	-1.126434	-0.198476
-3.407092	-1.102016	-0.193567
-3.363066	-1.072454	-0.187702
-3.307006	-1.038807	-0.181103
-3.238470	-1.000736	-0.173693
-3.158813	-0.958896	-0.165608
-3.068113	-0.913187	-0.156818
-2.967530	-0.864142	-0.147430
-2.857569	-0.811922	-0.137474
-2.739115	-0.756867	-0.127012
-2.612907	-0.699244	-0.116094
-2.479833	-0.639400	-0.104787
-2.340706	-0.577636	-0.093144
-2.196460	-0.514325	-0.081239
-2.047862	-0.449729	-0.069116
-1.895869	-0.384230	-0.056850
-1.741286	-0.318124	-0.044494
-1.585022	-0.251772	-0.032117
-1.427887	-0.185484	-0.019775
-1.270739	-0.119605	-0.007533
-1.114358	-0.054446	0.004550
-0.959582	0.009629	0.016392
-0.807053	0.072368	0.027952
-0.657028	0.133784	0.039289
-0.511321	0.192839	0.050139
-0.369512	0.249879	0.060594
-0.233141	0.304050	0.070477
-0.102020	0.355507	0.079827
0.022736	0.403630	0.088519
0.141135	0.448240	0.096510
0.252594	0.488016	0.103510
0.358434	0.524280	0.109837
0.456331	0.555318	0.115115
0.548237	0.582613	0.119664
0.631953	0.604931	0.123217
0.708975	0.623259	0.125981
0.777974	0.636932	0.127813
0.839878	0.646610	0.128851
0.894215	0.652145	0.129066
0.942717	0.654803	0.128823
0.982338	0.652659	0.127577
1.016358	0.647847	0.125795
1.042355	0.639019	0.123178
1.062587	0.627593	0.120031
1.075706	0.612869	0.116200
1.083182	0.595778	0.111888
1.083582	0.575345	0.106979
1.080618	0.554234	0.102001
1.071971	0.531198	0.096621
1.057069	0.505264	0.090736
1.037944	0.477845	0.084612
1.013323	0.448166	0.078086
0.984836	0.417184	0.071361
0.951874	0.384565	0.064358
0.915764	0.351136	0.057251
0.876028	0.316597	0.049973
0.833811	0.281633	0.042668
0.788675	0.245940	0.035268
0.741967	0.210359	0.027949
0.693156	0.174545	0.020635
0.643452	0.139209	0.013476
0.592470	0.104095	0.006412
0.541259	0.069815	-0.000429
0.489507	0.036150	-0.007097
0.437786	0.003395	-0.013542
0.386779	-0.028024	-0.019663
0.335556	-0.058875	-0.025619
0.286639	-0.087462	-0.031064
0.238137	-0.114992	-0.036257
0.192339	-0.140100	-0.040913
0.147661	-0.163774	-0.045246
0.105972	-0.184917	-0.049026
0.065983	-0.204336	-0.052430
0.029190	-0.221166	-0.055278
-0.005461	-0.236073	-0.057715
-0.036778	-0.248352	-0.059596
-0.065631	-0.258462	-0.061018
-0.091360	-0.266184	-0.061944
-0.114252	-0.271691	-0.062412
-0.134094	-0.274911	-0.062410
-0.151077	-0.276002	-0.061975
-0.165100	-0.274949	-0.061107
-0.176364	-0.271918	-0.059843
-0.184835	-0.266935	-0.058191
-0.190730	-0.260177	-0.056190
-0.194070	-0.251699	-0.053854
-0.195085	-0.241688	-0.051222
-0.193846	-0.230224	-0.048306
-0.191045	-0.217812	-0.045264
-0.186083	-0.204130	-0.041949
-0.180286	-0.190113	-0.038541
-0.172399	-0.174889	-0.034871
-0.163591	-0.159061	-0.031096
-0.153216	-0.142381	-0.027164
-0.142015	-0.125300	-0.023174
-0.129755	-0.107731	-0.019106
-0.116878	-0.089942	-0.015022
-0.103346	-0.071940	-0.010924
-0.089549	-0.053988	-0.006868
-0.075472	-0.036103	-0.002858
-0.061530	-0.018575	0.001047
-0.047449	-0.001232	0.004885
-0.033667	0.015639	0.008602
-0.019899	0.032292	0.012231
-0.007395	0.047797	0.015590
0.004857	0.062782	0.018810
0.015613	0.076478	0.021729
0.025747	0.089394	0.024457
0.034221	0.100862	0.026853
0.041836	0.111355	0.029018
0.047690	0.120314	0.030837
0.052483	0.128149	0.032398
0.055480	0.134411	0.033606
0.057292	0.139460	0.034540
0.057326	0.142936	0.035126
0.056128	0.145168	0.035435
0.053223	0.145870	0.035407
0.049112	0.145349	0.035110
0.043417	0.143382	0.034497
0.036606	0.140262	0.033633
0.028379	0.135814	0.032481
0.019184	0.130325	0.031103
0.008779	0.123658	0.029473
-0.002400	0.116094	0.027650
-0.014552	0.107525	0.025613
-0.027252	0.098218	0.023419
-0.040648	0.088105	0.021056
-0.054352	0.077438	0.018576
-0.068475	0.066167	0.015971
-0.082745	0.054446	0.013278
-0.096926	0.042485	0.010550
-0.111260	0.030100	0.007739
-0.125277	0.017589	0.004909
-0.139159	0.004862	0.002040
-0.152498	-0.007822	-0.000812
-0.165815	-0.020836	-0.003723
-0.178238	-0.033572	-0.006581
-0.189981	-0.046097	-0.009383
-0.200701	-0.058195	-0.012089
-0.210458	-0.069870	-0.014699
-0.218948	-0.080902	-0.017168
-0.226263	-0.091323	-0.019501
-0.232125	-0.100934	-0.021656
-0.236638	-0.109770	-0.023641
-0.239556	-0.117661	-0.025421
-0.240948	-0.124562	-0.026985
-0.240756	-0.130426	-0.028325
-0.238992	-0.135296	-0.029449
-0.235486	-0.139025	-0.030326
-0.230424	-0.141713	-0.030979
-0.223615	-0.143220	-0.031376
-0.215284	-0.143668	-0.031546
-0.205265	-0.142934	-0.031461
-0.193809	-0.141157	-0.031152
-0.180773	-0.138233	-0.030596
-0.166433	-0.134318	-0.029828
-0.150670	-0.129322	-0.028828
-0.133780	-0.123417	-0.027632
-0.115661	-0.116528	-0.026225
-0.096634	-0.108842	-0.024647
-0.076605	-0.100290	-0.022883
-0.055918	-0.091077	-0.020977
-0.034481	-0.081137	-0.018914
-0.012659	-0.070690	-0.016741
0.009645	-0.059666	-0.014443
0.032024	-0.048334	-0.012077
0.054646	-0.036578	-0.009618
0.077070	-0.024645	-0.007121
0.099354	-0.012516	-0.004568
0.121252	-0.000308	-0.002005
0.142763	0.011975	0.000585
0.163945	0.024461	0.003208
0.184210	0.036690	0.005796
0.203831	0.048855	0.008370
0.222254	0.060595	0.010862
0.239765	0.072083	0.013304
0.255830	0.082978	0.015628
0.270748	0.093454	0.017870
0.283995	0.103174	0.019958
0.295897	0.112327	0.021932
0.305949	0.120584	0.023723
0.314498	0.128146	0.025374
0.321067	0.134703	0.026818
0.326021	0.140464	0.028101
0.328918	0.145140	0.029159
0.330137	0.148947	0.030039
0.329275	0.151623	0.030684
0.326723	0.153390	0.031141
0.322120	0.154012	0.031360
0.315867	0.153717	0.031388
0.307642	0.152295	0.031180
0.297857	0.149981	0.030786
0.286227	0.146587	0.030164
0.273171	0.142357	0.029366
0.258437	0.137120	0.028356
0.242462	0.131164	0.027192
0.224890	0.124130	0.025799
0.206584	0.116684	0.024318
0.186657	0.108230	0.022621
0.166298	0.099505	0.020866
0.144539	0.089898	0.018921
0.122608	0.080150	0.016944
0.099539	0.069655	0.014807
0.076557	0.059154	0.012669
0.052633	0.047981	0.010392
0.029291	0.037115	0.008176
0.004975	0.025510	0.005806
-0.018345	0.014406	0.003543
-0.042449	0.002702	0.001155
-0.065240	-0.008319	-0.001094
-0.088864	-0.020077	-0.003495
-0.110618	-0.030835	-0.005692
-0.132993	-0.042172	-0.008011
-0.153136	-0.052297	-0.010080
-0.173780	-0.062945	-0.012260
-0.191827	-0.072166	-0.014145
-0.210303	-0.081879	-0.016135
-0.225838	-0.089962	-0.017787
-0.241759	-0.098520	-0.019541
-0.254418	-0.105251	-0.020917
-0.267474	-0.112469	-0.022398
-0.276977	-0.117682	-0.023464
-0.286931	-0.123415	-0.024643
-0.293077	-0.126985	-0.025373
-0.299775	-0.131135	-0.026229
-0.302448	-0.132982	-0.026607
-0.305823	-0.135496	-0.027130
-0.304993	-0.135586	-0.027150
-0.305064	-0.136458	-0.027339
-0.300781	-0.134803	-0.027004
-0.297653	-0.134075	-0.026868
-0.290049	-0.130730	-0.026189
-0.283906	-0.128488	-0.025747
-0.273186	-0.123548	-0.024744
-0.264286	-0.119921	-0.024021
-0.250717	-0.113517	-0.022722
-0.239387	-0.108669	-0.021752
-0.223289	-0.100959	-0.020189
-0.209913	-0.095088	-0.019014
-0.191648	-0.086256	-0.017224
-0.176654	-0.079583	-0.015889
-0.156656	-0.069860	-0.013916
-0.140573	-0.062692	-0.012479
-0.119156	-0.052212	-0.010357
-0.102436	-0.044754	-0.008867
-0.079975	-0.033695	-0.006625
-0.063144	-0.026217	-0.005135
-0.040066	-0.014813	-0.002822
-0.023618	-0.007610	-0.001393
-0.000272	0.003967	0.000956
0.015349	0.010684	0.002282
0.038602	0.022242	0.004626
0.052961	0.028217	0.005794
0.075646	0.039511	0.008086
0.088277	0.044511	0.009051
0.110044	0.055360	0.011254
0.120558	0.059188	0.011975
0.141084	0.069433	0.014058
0.149150	0.071922	0.014501
0.168166	0.081433	0.016438
0.173508	0.082452	0.016578
0.190804	0.091134	0.018349
0.193209	0.090582	0.018165
0.208638	0.098375	0.019759
0.207955	0.096189	0.019238
0.221440	0.103072	0.020651
0.217578	0.099220	0.019787
0.229110	0.105211	0.021023
0.222036	0.099691	0.019815
0.231680	0.104846	0.020887
0.221410	0.097682	0.019341
0.229303	0.102097	0.020268
0.215896	0.093331	0.018392
0.222244	0.097141	0.019203
0.205794	0.086830	0.017010
0.210871	0.090202	0.017740
0.191493	0.078409	0.015242
0.195635	0.081544	0.015934
0.173362	0.068252	0.013139
0.177379	0.071718	0.013889
0.151807	0.056622	0.010738
0.156473	0.060818	0.011655
0.127439	0.043801	0.008111
0.133516	0.049173	0.009283
0.100866	0.030105	0.005322
0.109201	0.037159	0.006850
0.072691	0.015847	0.002431
0.084232	0.025148	0.004434
0.043496	0.001318	-0.000501
0.059327	0.013522	0.002108
0.013851	-0.013199	-0.003416
0.034948	0.002447	-0.000091
-0.015384	-0.027225	-0.006220
0.011682	-0.007714	-0.002088
-0.043819	-0.040601	-0.008882
-0.009667	-0.016483	-0.003788
-0.071169	-0.053188	-0.011376
-0.028455	-0.023550	-0.005129
-0.097078	-0.064815	-0.013668
-0.044203	-0.028708	-0.006071
-0.121221	-0.075374	-0.015737
-0.056467	-0.031749	-0.006572
-0.143415	-0.084832	-0.017579
-0.064843	-0.032496	-0.006598
-0.163592	-0.093226	-0.019205
-0.068982	-0.030802	-0.006121
-0.181805	-0.100663	-0.020638
-0.068581	-0.026546	-0.005117
-0.198233	-0.107326	-0.021919
-0.063391	-0.019637	-0.003568
-0.213201	-0.113492	-0.023105
-0.053155	-0.009968	-0.001450
-0.227146	-0.119481	-0.024273
-0.037619	0.002579	0.001262
-0.240472	-0.125561	-0.025473
-0.016789	0.017958	0.004553
-0.253046	-0.131546	-0.026691
0.008503	0.035580	0.008308
-0.264721	-0.137392	-0.027913
0.037543	0.054995	0.012428
-0.275372	-0.143025	-0.029123
0.069484	0.075665	0.016799
-0.284828	-0.148347	-0.030296
0.103392	0.097005	0.021296
-0.292908	-0.153238	-0.031405
0.138263	0.118399	0.025791
-0.299412	-0.157567	-0.032420
0.173077	0.139224	0.030151
-0.304164	-0.161213	-0.033310
0.206855	0.158899	0.034256
-0.307038	-0.164087	-0.034052
0.238710	0.176908	0.037997
-0.308002	-0.166158	-0.034633
0.267924	0.192850	0.041289
-0.307270	-0.167584	-0.035075
0.294178	0.206597	0.044105
-0.305138	-0.168492	-0.035405
0.317200	0.218030	0.046422
-0.301882	-0.169000	-0.035650
0.336798	0.227088	0.048230
-0.297769	-0.169228	-0.035832
0.352887	0.233768	0.049531
-0.293137	-0.169463	-0.036011
0.365797	0.238377	0.050390
-0.288511	-0.169852	-0.036215
0.375669	0.241030	0.050834
-0.284100	-0.170441	-0.036455
0.382625	0.241886	0.050898
-0.280093	-0.171259	-0.036735
0.386841	0.241144	0.050625
-0.276638	-0.172334	-0.037060
0.388520	0.238937	0.050047
-0.273730	-0.173595	-0.037412
0.387811	0.235411	0.049195
-0.271311	-0.174960	-0.037775
0.384905	0.230739	0.048109
-0.269331	-0.176355	-0.038130
0.380053	0.225126	0.046834
-0.267739	-0.177713	-0.038465
0.373539	0.218787	0.045417
-0.266504	-0.178991	-0.038768
0.365696	0.211961	0.043911
-0.265590	-0.180138	-0.039031
0.356847	0.204870	0.042364
-0.264960	-0.181117	-0.039244
0.347321	0.197731	0.040822
-0.264587	-0.181905	-0.039405
0.337441	0.190749	0.039329
-0.264440	-0.182479	-0.039508
0.327494	0.184099	0.037923
-0.264474	-0.182813	-0.039549
0.317715	0.177913	0.036631
-0.264628	-0.182882	-0.039525
0.308305	0.172301	0.035474
-0.264833	-0.182657	-0.039430
0.299316	0.167247	0.034451
-0.264881	-0.182022	-0.039242
0.290663	0.162659	0.033539
-0.264474	-0.180815	-0.038927
0.282283	0.158489	0.032727
-0.263457	-0.178973	-0.038474
0.274181	0.154722	0.032009
-0.261767	-0.176493	-0.037883
0.266378	0.151342	0.031379
-0.259386	-0.173398	-0.037161
0.258883	0.148322	0.030829
-0.256325	-0.169730	-0.036318
0.251696	0.145628	0.030350
-0.252621	-0.165542	-0.035366
0.244807	0.143242	0.029937
-0.248374	-0.160932	-0.034327
0.238221	0.141125	0.029580
-0.243678	-0.155991	-0.033222
0.231912	0.139209	0.029263
-0.238596	-0.150787	-0.032066
0.225800	0.137407	0.028966
-0.233177	-0.145385	-0.030871
0.219804	0.135639	0.028671
-0.227498	-0.139878	-0.029659
0.213871	0.133843	0.028363
-0.221662	-0.134379	-0.028454
0.208011	0.132008	0.028040
-0.215815	-0.128981	-0.027275
0.202184	0.130075	0.027689
-0.210029	-0.123748	-0.026135
0.196335	0.127989	0.027297
-0.204366	-0.118741	-0.025049
0.190420	0.125704	0.026854
-0.198972	-0.114094	-0.024041
0.184543	0.123276	0.026371
-0.194128	-0.110023	-0.023157
0.178984	0.120875	0.025884
-0.190027	-0.106626	-0.022418
0.173848	0.118550	0.025404
-0.186743	-0.103945	-0.021834
0.169187	0.116324	0.024936
-0.184286	-0.101981	-0.021407
0.165018	0.114202	0.024482
-0.182645	-0.100725	-0.021134
0.161371	0.112208	0.024048
-0.181798	-0.100160	-0.021013
0.158288	0.110369	0.023640
-0.181695	-0.100249	-0.021034
0.155798	0.108711	0.023265
-0.182270	-0.100938	-0.021186
0.153928	0.107259	0.022928
-0.183456	-0.102179	-0.021458
0.152721	0.106054	0.022639
-0.185173	-0.103905	-0.021835
0.152208	0.105127	0.022405
-0.187339	-0.106053	-0.022304
0.152425	0.104517	0.022236
-0.189873	-0.108553	-0.022849
0.153402	0.104258	0.022140
-0.192697	-0.111340	-0.023457
0.155171	0.104391	0.022125
-0.195730	-0.114344	-0.024112
0.157746	0.104939	0.022198
-0.198907	-0.117516	-0.024804
0.161164	0.105951	0.022369
-0.202192	-0.120816	-0.025524
0.165461	0.107467	0.022647
-0.205552	-0.124191	-0.026260
0.170625	0.109494	0.023036
-0.208927	-0.127582	-0.027002
0.176616	0.112028	0.023534
-0.212265	-0.130936	-0.027736
0.183370	0.115046	0.024136
-0.215505	-0.134189	-0.028449
0.190800	0.118529	0.024840
-0.218624	-0.137309	-0.029135
0.198818	0.122423	0.025634
-0.221566	-0.140240	-0.029782
0.207249	0.126622	0.026496
-0.224218	-0.142894	-0.030370
0.215864	0.130995	0.027399
-0.226450	-0.145179	-0.030880
0.224451	0.135430	0.028319
-0.228192	-0.147040	-0.031301
0.232825	0.139829	0.029235
-0.229409	-0.148452	-0.031626
0.240819	0.144098	0.030128
-0.230095	-0.149404	-0.031852
0.248277	0.148149	0.030977
-0.230263	-0.149900	-0.031981
0.255059	0.151903	0.031768
-0.229947	-0.149962	-0.032016
0.261043	0.155286	0.032483
-0.229193	-0.149619	-0.031963
0.266124	0.158235	0.033110
-0.228065	-0.148914	-0.031831
0.270222	0.160700	0.033638
-0.226636	-0.147897	-0.031629
0.273275	0.162639	0.034057
-0.224984	-0.146624	-0.031370
0.275245	0.164024	0.034361
-0.223193	-0.145155	-0.031067
0.276117	0.164840	0.034548
-0.221347	-0.143553	-0.030731
0.275898	0.165082	0.034615
-0.219522	-0.141875	-0.030375
0.274611	0.164754	0.034564
-0.217788	-0.140176	-0.030011
0.272296	0.163872	0.034397
-0.216247	-0.138539	-0.029655
0.269077	0.162517	0.034130
-0.215069	-0.137095	-0.029336
0.265164	0.160797	0.033787
-0.214355	-0.135903	-0.029066
0.260684	0.158773	0.033379
-0.214142	-0.134996	-0.028854
0.255750	0.156501	0.032919
-0.214439	-0.134387	-0.028702
0.250466	0.154034	0.032417
-0.215226	-0.134077	-0.028611
0.244937	0.151420	0.031884
-0.216471	-0.134056	-0.028579
0.239265	0.148713	0.031330
-0.218122	-0.134302	-0.028604
0.233553	0.145964	0.030766
-0.220117	-0.134789	-0.028679
0.227901	0.143222	0.030203
-0.222385	-0.135481	-0.028797
0.222404	0.140537	0.029651
-0.224844	-0.136337	-0.028951
0.217151	0.137957	0.029119
-0.227422	-0.137329	-0.029134
0.212253	0.135543	0.028621
-0.230070	-0.138435	-0.029343
0.207818	0.133353	0.028169
-0.232719	-0.139609	-0.029568
0.203911	0.131419	0.027770
-0.235286	-0.140804	-0.029799
0.200583	0.129764	0.027428
-0.237691	-0.141977	-0.030029
0.197877	0.128413	0.027149
-0.239860	-0.143083	-0.030247
0.195814	0.127373	0.026933
-0.241728	-0.144085	-0.030446
0.194414	0.126656	0.026785
-0.243238	-0.144946	-0.030619
0.193671	0.126259	0.026702
-0.244344	-0.145640	-0.030760
0.193573	0.126175	0.026683
-0.245012	-0.146140	-0.030863
0.194095	0.126390	0.026726
-0.245218	-0.146431	-0.030926
0.195194	0.126882	0.026826
-0.244950	-0.146499	-0.030945
0.196821	0.127625	0.026977
-0.244216	-0.146356	-0.030923
0.198943	0.128607	0.027177
-0.243053	-0.146011	-0.030861
0.201502	0.129797	0.027420
-0.241487	-0.145473	-0.030761
0.204406	0.131140	0.027693
-0.239528	-0.144737	-0.030622
0.207561	0.132589	0.027988
-0.237205	-0.143814	-0.030445
0.210879	0.134100	0.028295
-0.234564	-0.142724	-0.030236
0.214279	0.135632	0.028606
-0.231661	-0.141493	-0.029998
0.217679	0.137146	0.028912
-0.228559	-0.140151	-0.029737
0.221002	0.138603	0.029205
-0.225324	-0.138729	-0.029460
0.224175	0.139969	0.029479
-0.222025	-0.137261	-0.029173
0.227131	0.141212	0.029727
-0.218730	-0.135779	-0.028883
0.229810	0.142302	0.029943
-0.215505	-0.134317	-0.028597
0.232155	0.143215	0.030122
-0.212436	-0.132915	-0.028321
0.234139	0.143939	0.030262
-0.209582	-0.131607	-0.028063
0.235738	0.144473	0.030362
-0.207014	-0.130433	-0.027832
0.236951	0.144818	0.030424
-0.204790	-0.129424	-0.027632
0.237780	0.144982	0.030448
-0.202952	-0.128600	-0.027470
0.238227	0.144968	0.030436
-0.201533	-0.127979	-0.027347
0.238304	0.144790	0.030391
-0.200559	-0.127574	-0.027267
0.238036	0.144463	0.030316
-0.200043	-0.127390	-0.027231
0.237448	0.144004	0.030216
-0.199984	-0.127427	-0.027238
0.236571	0.143434	0.030093
-0.200373	-0.127678	-0.027289
0.235442	0.142772	0.029953
-0.201191	-0.128134	-0.027380
0.234101	0.142041	0.029800
-0.202409	-0.128777	-0.027508
0.232590	0.141268	0.029640
-0.203995	-0.129592	-0.027670
0.230959	0.140480	0.029479
-0.205918	-0.130564	-0.027864
0.229262	0.139702	0.029321
-0.208130	-0.131667	-0.028083
0.227542	0.138955	0.029172
-0.210576	-0.132871	-0.028323
0.225838	0.138256	0.029034
-0.213196	-0.134145	-0.028576
0.224185	0.137620	0.028910
-0.215930	-0.135459	-0.028838
0.222618	0.137063	0.028805
-0.218718	-0.136782	-0.029101
0.221167	0.136593	0.028718
-0.221497	-0.138081	-0.029359
0.219852	0.136217	0.028652
-0.224208	-0.139330	-0.029606
0.218693	0.135939	0.028606
-0.226796	-0.140498	-0.029837
0.217703	0.135759	0.028582
-0.229206	-0.141561	-0.030047
0.216887	0.135674	0.028577
-0.231394	-0.142497	-0.030231
0.216248	0.135680	0.028591
-0.233316	-0.143286	-0.030385
0.215781	0.135764	0.028621
-0.234939	-0.143913	-0.030507
0.215477	0.135919	0.028665
-0.236233	-0.144365	-0.030593
0.215324	0.136133	0.028720
-0.237185	-0.144641	-0.030644
0.215315	0.136397	0.028785
-0.237792	-0.144742	-0.030660
0.215436	0.136699	0.028856
-0.238053	-0.144673	-0.030642
0.215670	0.137026	0.028932
-0.237976	-0.144439	-0.030591
0.215998	0.137363	0.029008
-0.237574	-0.144052	-0.030510
0.216401	0.137698	0.029081
-0.236868	-0.143526	-0.030400
0.216859	0.138019	0.029151
-0.235887	-0.142880	-0.030268
0.217355	0.138316	0.029213
-0.234667	-0.142135	-0.030115
0.217878	0.138583	0.029268
-0.233247	-0.141316	-0.029948
0.218418	0.138817	0.029314
-0.231673	-0.140447	-0.029772
0.218965	0.139014	0.029351
-0.229991	-0.139555	-0.029592
0.219515	0.139177	0.029379
-0.228246	-0.138664	-0.029413
0.220060	0.139303	0.029398
-0.226483	-0.137799	-0.029240
0.220600	0.139397	0.029410
-0.224745	-0.136978	-0.029077
0.221127	0.139460	0.029414
-0.223067	-0.136221	-0.028927
0.221639	0.139495	0.029411
-0.221487	-0.135544	-0.028794
0.222133	0.139505	0.029403
-0.220033	-0.134960	-0.028681
0.222609	0.139497	0.029390
-0.218732	-0.134478	-0.028588
0.223064	0.139473	0.029374
-0.217601	-0.134105	-0.028519
0.223499	0.139439	0.029357
-0.216656	-0.133843	-0.028472
0.223912	0.139399	0.029338
-0.215907	-0.133694	-0.028448
0.224304	0.139359	0.029320
-0.215360	-0.133656	-0.028447
0.224678	0.139325	0.029303
-0.215014	-0.133725	-0.028468
0.225034	0.139301	0.029290
-0.214862	-0.133885	-0.028507
0.225359	0.139280	0.029278
-0.214880	-0.134121	-0.028561
0.225642	0.139259	0.029268
-0.215048	-0.134419	-0.028627
0.225880	0.139238	0.029258
-0.215352	-0.134769	-0.028703
0.226075	0.139223	0.029251
-0.215777	-0.135161	-0.028787
0.226231	0.139217	0.029247
-0.216305	-0.135582	-0.028876
0.226350	0.139221	0.029247
-0.216921	-0.136023	-0.028968
0.226435	0.139237	0.029250
-0.217606	-0.136471	-0.029061
0.226488	0.139265	0.029257
-0.218342	-0.136918	-0.029153
0.226511	0.139308	0.029268
-0.219114	-0.137354	-0.029242
0.226508	0.139364	0.029284
-0.219903	-0.137770	-0.029326
0.226478	0.139431	0.029302
-0.220692	-0.138157	-0.029403
0.226420	0.139507	0.029323
-0.221464	-0.138507	-0.029472
0.226332	0.139587	0.029346
-0.222204	-0.138814	-0.029532
0.226213	0.139667	0.029369
-0.222901	-0.139074	-0.029582
0.226062	0.139744	0.029392
-0.223542	-0.139283	-0.029621
0.225877	0.139812	0.029414
-0.224117	-0.139438	-0.029648
0.225656	0.139868	0.029433
-0.224619	-0.139538	-0.029664
0.225396	0.139906	0.029448
-0.225041	-0.139585	-0.029669
0.225098	0.139922	0.029459
-0.225382	-0.139578	-0.029662
0.224760	0.139913	0.029464
-0.225638	-0.139522	-0.029645
0.224386	0.139877	0.029463
-0.225813	-0.139421	-0.029620
0.223976	0.139813	0.029456
-0.225909	-0.139281	-0.029586
0.223537	0.139719	0.029442
-0.225932	-0.139107	-0.029545
0.223073	0.139598	0.029421
-0.225887	-0.138905	-0.029499
0.222588	0.139449	0.029394
-0.225781	-0.138683	-0.029449
0.222091	0.139276	0.029361
-0.225620	-0.138446	-0.029397
0.221586	0.139080	0.029322
-0.225414	-0.138203	-0.029343
0.221086	0.138867	0.029280
-0.225173	-0.137959	-0.029290
0.220600	0.138645	0.029234
-0.224911	-0.137725	-0.029240
0.220142	0.138420	0.029187
-0.224636	-0.137507	-0.029193
0.219721	0.138197	0.029140
-0.224357	-0.137310	-0.029151
0.219347	0.137982	0.029094
-0.224082	-0.137137	-0.029115
0.219026	0.137781	0.029050
-0.223816	-0.136992	-0.029085
0.218765	0.137597	0.029009
-0.223563	-0.136875	-0.029061
0.218571	0.137436	0.028972
-0.223327	-0.136789	-0.029045
0.218447	0.137302	0.028941
-0.223111	-0.136732	-0.029034
0.218397	0.137197	0.028915
-0.222916	-0.136705	-0.029031
0.218423	0.137125	0.028896
-0.222743	-0.136704	-0.029033
0.218524	0.137087	0.028884
-0.222591	-0.136728	-0.029041
0.218699	0.137086	0.028879
-0.222459	-0.136774	-0.029053
0.218947	0.137120	0.028882
-0.222346	-0.136839	-0.029070
0.219262	0.137191	0.028893
-0.222251	-0.136918	-0.029090
0.219639	0.137296	0.028911
-0.222170	-0.137009	-0.029112
0.220072	0.137435	0.028936
-0.222102	-0.137108	-0.029136
0.220553	0.137603	0.028968
-0.222045	-0.137211	-0.029161
0.221074	0.137798	0.029005
-0.221997	-0.137315	-0.029187
0.221626	0.138017	0.029048
-0.221958	-0.137418	-0.029212
0.222200	0.138257	0.029096
-0.221927	-0.137518	-0.029236
0.222787	0.138512	0.029147
-0.221902	-0.137613	-0.029259
0.223376	0.138777	0.029201
-0.221883	-0.137697	-0.029279
0.223952	0.139045	0.029255
-0.221863	-0.137767	-0.029296
0.224499	0.139306	0.029309
-0.221838	-0.137821	-0.029310
0.225005	0.139554	0.029360
-0.221809	-0.137857	-0.029319
0.225461	0.139784	0.029408
-0.221775	-0.137876	-0.029325
0.225859	0.139991	0.029452
-0.221739	-0.137879	-0.029327
0.226192	0.140173	0.029490
-0.221704	-0.137868	-0.029325
0.226457	0.140325	0.029523
-0.221672	-0.137845	-0.029321
0.226648	0.140445	0.029549
-0.221647	-0.137813	-0.029314
0.226766	0.140533	0.029569
-0.221631	-0.137774	-0.029306
0.226809	0.140587	0.029582
-0.221627	-0.137731	-0.029296
0.226778	0.140607	0.029588
-0.221639	-0.137687	-0.029286
0.226677	0.140593	0.029587
