## Supplementary material for "Visualising joint force-velocity properties in musculoskeletal models": Code&Data: A03_FB_P03_f1_ctrqOutput.csv

-21.576120	-8.058467	-1.284367
-12.414849	-3.053093	-0.361018
-18.212005	-7.369795	-1.234587
-14.460573	-4.133027	-0.584300
-17.955239	-6.725696	-1.091458
-15.887091	-4.888849	-0.719819
-17.923319	-6.356502	-1.009315
-16.834182	-5.334211	-0.797637
-17.984502	-6.136613	-0.960121
-17.397900	-5.545535	-0.833278
-18.027406	-5.969598	-0.921493
-17.665262	-5.596224	-0.841532
-17.964012	-5.787645	-0.882060
-17.688224	-5.524569	-0.826740
-17.760537	-5.570741	-0.837962
-17.492046	-5.355978	-0.794355
-17.399221	-5.308953	-0.787277
-17.093725	-5.110314	-0.748727
-16.868480	-5.001784	-0.730229
-16.503633	-4.801834	-0.693053
-16.166542	-4.651128	-0.667337
-15.729670	-4.443484	-0.630347
-15.292941	-4.263481	-0.600254
-14.778698	-4.046348	-0.563163
-14.249726	-3.845462	-0.530564
-13.656780	-3.619697	-0.493613
-13.041241	-3.404224	-0.459887
-12.370674	-3.171832	-0.423515
-11.676553	-2.941561	-0.388977
-10.939288	-2.710277	-0.354109
-10.155523	-2.480753	-0.321704
-9.338396	-2.239763	-0.287182
-8.501139	-2.006591	-0.255170
-7.616675	-1.770618	-0.223847
-6.711210	-1.528436	-0.191824
-5.776771	-1.304588	-0.164223
-4.805772	-1.055572	-0.131689
-3.834265	-0.836410	-0.106932
-2.807490	-0.589927	-0.076443
-1.799625	-0.369329	-0.051799
-0.748348	-0.131775	-0.022901
0.300741	0.082759	-0.001057
1.378221	0.329111	0.028922
2.382856	0.582503	0.061372
3.412225	0.784678	0.081136
4.490781	1.070138	0.119430
5.454847	1.254779	0.138055
6.544544	1.541762	0.176642
7.500952	1.705201	0.190738
8.610671	1.990442	0.229695
9.529674	2.172470	0.248358
10.578917	2.423831	0.282499
11.511126	2.610206	0.302226
12.490287	2.884862	0.344197
13.335903	3.008670	0.352793
14.357920	3.315400	0.401796
15.099815	3.392660	0.401523
16.108260	3.752046	0.466454
16.701789	3.711117	0.441254
17.822974	4.166457	0.527965
18.169967	4.037101	0.488303
19.329046	4.543812	0.589091
19.492196	4.361895	0.538924
20.648797	4.852334	0.638850
20.717925	4.649173	0.588129
21.792754	5.165772	0.697074
21.701070	4.869388	0.626612
22.814915	5.462719	0.756359
22.464416	5.017528	0.654922
23.701928	5.729627	0.813939
23.014933	5.128068	0.681601
24.378976	5.952435	0.868717
23.355010	5.172993	0.699277
24.886946	6.133390	0.919993
23.476672	5.155576	0.709558
25.207705	6.253743	0.964354
23.395085	5.048126	0.706176
25.379622	6.317812	1.004576
23.091693	4.831374	0.687548
25.403483	6.259563	1.028088
22.602935	5.241518	0.915225
23.557539	6.270617	1.212847
20.984955	5.032679	1.005502
22.134583	5.905476	1.256265
19.442998	4.387678	0.957484
20.854997	5.304711	1.204605
17.672985	3.375289	0.792016
19.572269	4.466201	1.069866
15.874669	2.201510	0.574628
18.405111	3.703920	0.946661
14.155935	0.962455	0.289958
18.148397	3.223627	0.809087
12.533572	-0.201020	0.010391
17.876052	2.952089	0.725425
10.552139	-1.393781	-0.277490
17.342171	2.685735	0.620147
8.751059	-2.326689	-0.493535
16.451442	2.334803	0.501518
7.301074	-2.918237	-0.633584
15.267636	1.930389	0.383168
6.174145	-3.208804	-0.708365
13.934619	1.544922	0.279413
5.280717	-3.265448	-0.730697
12.583522	1.246682	0.202961
4.516989	-3.161991	-0.715270
11.315669	1.079987	0.162757
3.809216	-2.947441	-0.672003
10.165689	1.048007	0.157707
3.121363	-2.666464	-0.609469
9.173861	1.166131	0.189961
2.403429	-2.355110	-0.536084
8.350206	1.423333	0.256392
1.622504	-2.052057	-0.460270
7.677835	1.786987	0.348260
0.800922	-1.750417	-0.381369
7.104301	2.219329	0.456713
-0.053712	-1.461093	-0.302201
6.593470	2.688317	0.574557
-0.973273	-1.222366	-0.232221
6.053385	3.088978	0.678566
-1.782355	-0.930285	-0.149752
5.366202	3.393410	0.762080
-2.535357	-0.642118	-0.067817
4.533436	3.580745	0.820306
-3.291843	-0.418767	-0.000461
3.592328	3.654646	0.854012
-4.038778	-0.229485	0.059997
2.383745	3.504427	0.837371
-4.700966	-0.074913	0.110378
0.908562	3.121460	0.771357
-5.280237	0.037563	0.150178
-0.767591	2.567201	0.669641
-5.928303	-0.001088	0.155079
-2.487502	1.890631	0.541688
-6.672038	-0.196658	0.124358
-4.149800	1.177103	0.403828
-7.431490	-0.456595	0.078364
-5.668906	0.518541	0.276472
-8.182357	-0.724821	0.029415
-7.092500	-0.119679	0.151544
-8.855764	-0.973064	-0.017449
-8.406783	-0.721404	0.032576
-9.540130	-1.268021	-0.076583
-9.493229	-1.230651	-0.069900
-10.199765	-1.572772	-0.140913
-10.350989	-1.645911	-0.157992
-10.794783	-1.862284	-0.204749
-11.016529	-1.989959	-0.235094
-11.276251	-2.128631	-0.267320
-11.466988	-2.242011	-0.295269
-11.627548	-2.344285	-0.321322
-11.745971	-2.429620	-0.343779
-11.825516	-2.504339	-0.364939
-11.857613	-2.556922	-0.381631
-11.858033	-2.600221	-0.396600
-11.820766	-2.636853	-0.410481
-11.723291	-2.640849	-0.418051
-11.626364	-2.655208	-0.427649
-11.468048	-2.637472	-0.430170
-11.290398	-2.618116	-0.432820
-11.061651	-2.580267	-0.431657
-10.806291	-2.525380	-0.426573
-10.521349	-2.464482	-0.420663
-10.202656	-2.384165	-0.410099
-9.860293	-2.295559	-0.398151
-9.486887	-2.195358	-0.383658
-9.095044	-2.081517	-0.365810
-8.681952	-1.961984	-0.346876
-8.246789	-1.825924	-0.324187
-7.795773	-1.682258	-0.300434
-7.336053	-1.528603	-0.274102
-6.863802	-1.366647	-0.246073
-6.380075	-1.193942	-0.215611
-5.894390	-1.014066	-0.183391
-5.406175	-0.827145	-0.149456
-4.918714	-0.634308	-0.113968
-4.438013	-0.438455	-0.077503
-3.976824	-0.253620	-0.042457
-3.518526	-0.065216	-0.005719
-3.083858	0.109691	0.028284
-2.641570	0.285709	0.062692
-2.218008	0.449230	0.094475
-1.799246	0.607762	0.125088
-1.399131	0.754131	0.153023
-1.008774	0.893427	0.179305
-0.641381	1.018321	0.202538
-0.286148	1.134492	0.223760
0.047359	1.238062	0.242271
0.363070	1.330758	0.258380
0.658672	1.411809	0.271883
0.932891	1.480158	0.282605
1.187952	1.538215	0.291160
1.419219	1.582729	0.296739
1.633057	1.618255	0.300418
1.823296	1.641527	0.301450
1.995735	1.655854	0.300554
2.147408	1.660539	0.297627
2.280031	1.655624	0.292562
2.395957	1.643846	0.286088
2.491951	1.622420	0.277476
2.575611	1.596763	0.268020
2.639913	1.562607	0.256711
2.693448	1.525579	0.244944
2.730049	1.482739	0.232074
2.755607	1.435797	0.218317
2.768546	1.385272	0.204037
2.770263	1.331825	0.189371
2.761280	1.275353	0.174212
2.742721	1.216914	0.158950
2.709387	1.152809	0.143112
2.675944	1.092447	0.128541
2.627224	1.026510	0.113017
2.573690	0.960474	0.097991
2.509178	0.891176	0.082615
2.439540	0.821238	0.067424
2.362785	0.750683	0.052555
2.280157	0.678108	0.037439
2.197404	0.609611	0.023646
2.102551	0.535900	0.008959
2.014496	0.468887	-0.003929
1.915361	0.397640	-0.017565
1.824616	0.334540	-0.028989
1.721923	0.266135	-0.041582
1.633083	0.207275	-0.051798
1.534185	0.146272	-0.062244
1.442785	0.089507	-0.071709
1.354118	0.038213	-0.079691
1.263385	-0.012973	-0.087605
1.180822	-0.057861	-0.094043
1.099756	-0.098664	-0.099439
1.017645	-0.141249	-0.105282
0.952001	-0.171052	-0.108169
0.875755	-0.205972	-0.112240
0.820590	-0.226916	-0.113227
0.752792	-0.253901	-0.115580
0.704881	-0.269779	-0.115490
0.651425	-0.286514	-0.115675
0.611206	-0.294241	-0.113919
0.566455	-0.303635	-0.112620
0.534322	-0.305963	-0.109922
0.501113	-0.307465	-0.107129
0.475603	-0.304276	-0.103429
0.451156	-0.299803	-0.099604
0.432525	-0.291568	-0.095009
0.415258	-0.281808	-0.090234
0.402636	-0.268662	-0.084858
0.384398	-0.259912	-0.080501
0.374133	-0.246419	-0.075231
0.359314	-0.235730	-0.070591
0.354462	-0.218163	-0.064422
0.340251	-0.206534	-0.059661
0.340396	-0.186239	-0.052996
0.328235	-0.173153	-0.048013
0.331011	-0.151793	-0.041257
0.322511	-0.136232	-0.035820
0.325337	-0.114280	-0.029033
0.317952	-0.098607	-0.023737
0.322061	-0.076637	-0.017115
0.316299	-0.059813	-0.011670
0.318713	-0.038664	-0.005363
0.312799	-0.022673	-0.000289
0.314781	-0.002250	0.005704
0.308791	0.013556	0.010607
0.309553	0.033173	0.016229
0.301962	0.048115	0.020714
0.299306	0.065543	0.025643
0.289521	0.078942	0.029599
0.282739	0.093560	0.033734
0.270802	0.105781	0.037287
0.257906	0.116872	0.040525
0.242928	0.126786	0.043410
0.224999	0.134731	0.045822
0.205417	0.141442	0.047898
0.182855	0.146192	0.049487
0.158135	0.149116	0.050604
0.131686	0.150872	0.051434
0.101831	0.150240	0.051672
0.070540	0.148025	0.051508
0.037301	0.144402	0.051001
0.001406	0.138687	0.049981
-0.035124	0.132261	0.048781
-0.075700	0.122574	0.046803
-0.114237	0.113535	0.044951
-0.158069	0.100899	0.042293
-0.199320	0.088671	0.039628
-0.243814	0.074307	0.036502
-0.287414	0.059547	0.033256
-0.333033	0.042676	0.029507
-0.376209	0.026499	0.025889
-0.422385	0.007674	0.021654
-0.464480	-0.009803	0.017680
-0.509515	-0.029694	0.013163
-0.550668	-0.048616	0.008826
-0.592801	-0.068808	0.004180
-0.631311	-0.087703	-0.000166
-0.672978	-0.109990	-0.005279
-0.705833	-0.127630	-0.009375
-0.746927	-0.151321	-0.014828
-0.773553	-0.167944	-0.018783
-0.809744	-0.190673	-0.024082
-0.830583	-0.205800	-0.027854
-0.861986	-0.228023	-0.033164
-0.874545	-0.240473	-0.036450
-0.898104	-0.259085	-0.041066
-0.906494	-0.271045	-0.044336
-0.918991	-0.285240	-0.048081
-0.922852	-0.296246	-0.051228
-0.923564	-0.305418	-0.053976
-0.921316	-0.313997	-0.056647
-0.910073	-0.317248	-0.058152
-0.903178	-0.324174	-0.060514
-0.880391	-0.322329	-0.060986
-0.865240	-0.324865	-0.062400
-0.834590	-0.319395	-0.062123
-0.810518	-0.317599	-0.062626
-0.772102	-0.308248	-0.061527
-0.739253	-0.301751	-0.061008
-0.693798	-0.288443	-0.059043
-0.655566	-0.279642	-0.058018
-0.599407	-0.260078	-0.054644
-0.557532	-0.248355	-0.052922
-0.497128	-0.227065	-0.049170
-0.447638	-0.211078	-0.046477
-0.385770	-0.189037	-0.042507
-0.329840	-0.169627	-0.039056
-0.266483	-0.146468	-0.034789
-0.205960	-0.124204	-0.030681
-0.142552	-0.100648	-0.026288
-0.079455	-0.076904	-0.021829
-0.015610	-0.052563	-0.017210
0.048519	-0.027514	-0.012442
0.109712	-0.004428	-0.008085
0.175678	0.022126	-0.002978
0.233699	0.044414	0.001249
0.299284	0.071409	0.006478
0.355065	0.093824	0.010793
0.416298	0.119460	0.015787
0.469292	0.141460	0.020072
0.523891	0.164213	0.024533
0.574536	0.186052	0.028846
0.621146	0.205885	0.032771
0.667271	0.226386	0.036904
0.706732	0.243976	0.040470
0.744631	0.260966	0.043959
0.776839	0.275390	0.046950
0.807462	0.289782	0.049983
0.831608	0.301348	0.052467
0.852942	0.311855	0.054762
0.869292	0.320423	0.056693
0.881631	0.327467	0.058349
0.887990	0.331469	0.059362
0.893296	0.335964	0.060566
0.888968	0.335379	0.060680
0.885895	0.335973	0.061084
0.873878	0.332497	0.060659
0.860520	0.328413	0.060119
0.842035	0.322368	0.059204
0.819361	0.314299	0.057867
0.794066	0.305511	0.056415
0.762046	0.292810	0.054105
0.732248	0.282213	0.052313
0.691985	0.265976	0.049291
0.657006	0.253085	0.047031
0.611448	0.234874	0.043640
0.569525	0.218333	0.040594
0.521190	0.198828	0.036940
0.474125	0.180047	0.033480
0.423423	0.159659	0.029677
0.372404	0.138972	0.025821
0.319327	0.117169	0.021737
0.266857	0.095809	0.017761
0.212676	0.073691	0.013636
0.158257	0.051128	0.009393
0.104650	0.029053	0.005248
0.051074	0.007150	0.001141
-0.002203	-0.014729	-0.002973
-0.054703	-0.036293	-0.007033
-0.105572	-0.056890	-0.010880
-0.156082	-0.077438	-0.014745
-0.203563	-0.096372	-0.018279
-0.251282	-0.115789	-0.021921
-0.293744	-0.132283	-0.024968
-0.338162	-0.150210	-0.028338
-0.375145	-0.164190	-0.030904
-0.414858	-0.179899	-0.033843
-0.446398	-0.191508	-0.035938
-0.480676	-0.204956	-0.038450
-0.505811	-0.213713	-0.039989
-0.534259	-0.224577	-0.042004
-0.552747	-0.230368	-0.042964
-0.575044	-0.238600	-0.044469
-0.587190	-0.241860	-0.044948
-0.601262	-0.245974	-0.045637
-0.609290	-0.247806	-0.045872
-0.614893	-0.248364	-0.045867
-0.617279	-0.247699	-0.045630
-0.616510	-0.245820	-0.045170
-0.611772	-0.242026	-0.044319
-0.605488	-0.237844	-0.043423
-0.594668	-0.231604	-0.042123
-0.582587	-0.225086	-0.040778
-0.566562	-0.216849	-0.039128
-0.548601	-0.207723	-0.037293
-0.529653	-0.198986	-0.035599
-0.503437	-0.185747	-0.032899
-0.484184	-0.177252	-0.031275
-0.452229	-0.162141	-0.028249
-0.429372	-0.152079	-0.026327
-0.395105	-0.136438	-0.023260
-0.367751	-0.124399	-0.020954
-0.331538	-0.107888	-0.017716
-0.302689	-0.095676	-0.015429
-0.264013	-0.078343	-0.012052
-0.233734	-0.065491	-0.009651
-0.195523	-0.048957	-0.006495
-0.162312	-0.034703	-0.003802
-0.125781	-0.019040	-0.000843
-0.092696	-0.005400	0.001677
-0.056026	0.010214	0.004624
-0.024249	0.023143	0.006983
0.011345	0.038101	0.009779
0.040923	0.049703	0.011854
0.075034	0.063777	0.014466
0.101580	0.073653	0.016177
0.133256	0.086208	0.018472
0.157312	0.094815	0.019927
0.185385	0.105464	0.021833
0.206552	0.112548	0.022983
0.230821	0.121262	0.024495
0.248559	0.126583	0.025296
0.269104	0.133513	0.026453
0.282703	0.136770	0.026834
0.299993	0.142257	0.027720
0.308860	0.143225	0.027647
0.322785	0.147145	0.028228
0.327406	0.146246	0.027793
0.337475	0.148446	0.028042
0.338135	0.145815	0.027273
0.344330	0.146287	0.027197
0.341666	0.142379	0.026201
0.343585	0.140960	0.025767
0.338342	0.136210	0.024630
0.335733	0.132829	0.023822
0.328319	0.127345	0.022559
0.321898	0.122425	0.021443
0.312151	0.116100	0.020048
0.302600	0.110034	0.018731
0.290544	0.102945	0.017219
0.278598	0.096188	0.015803
0.264207	0.088347	0.014170
0.249663	0.080402	0.012535
0.234638	0.072654	0.010962
0.218176	0.064362	0.009295
0.201539	0.056060	0.007643
0.184301	0.047661	0.005985
0.167178	0.039648	0.004426
0.148467	0.030766	0.002699
0.131644	0.023160	0.001251
0.112539	0.014498	-0.000402
0.095458	0.006952	-0.001814
0.077342	-0.000805	-0.003256
0.060130	-0.008031	-0.004573
0.042438	-0.015492	-0.005934
0.026487	-0.021818	-0.007050
0.009222	-0.028880	-0.008311
-0.004597	-0.033800	-0.009114
-0.021735	-0.040605	-0.010317
-0.032876	-0.043918	-0.010771
-0.049733	-0.050408	-0.011902
-0.058188	-0.052224	-0.012041
-0.074401	-0.058286	-0.013084
-0.079908	-0.058445	-0.012875
-0.095093	-0.063774	-0.013767
-0.098427	-0.062811	-0.013332
-0.111906	-0.067194	-0.014035
-0.113257	-0.065192	-0.013393
-0.124919	-0.068649	-0.013910
-0.124210	-0.065581	-0.013057
-0.134346	-0.068313	-0.013443
-0.131469	-0.064167	-0.012385
-0.140400	-0.066413	-0.012689
-0.135114	-0.061113	-0.011399
-0.143445	-0.063264	-0.011697
-0.135424	-0.056656	-0.010147
-0.143521	-0.058860	-0.010474
-0.133045	-0.051239	-0.008728
-0.140540	-0.053266	-0.009048
-0.128247	-0.044934	-0.007163
-0.135210	-0.046933	-0.007507
-0.121056	-0.037778	-0.005476
-0.128427	-0.040392	-0.005966
-0.111670	-0.030072	-0.003719
-0.120155	-0.033534	-0.004410
-0.101019	-0.022275	-0.001986
-0.110897	-0.026816	-0.002934
-0.089045	-0.014364	-0.000275
-0.101097	-0.020354	-0.001560
-0.076413	-0.006676	0.001335
-0.091140	-0.014430	-0.000340
-0.063524	0.000480	0.002788
-0.080943	-0.008937	0.000748
-0.050753	0.007089	0.004078
-0.071040	-0.004081	0.001652
-0.038283	0.013046	0.005205
-0.062604	-0.000738	0.002195
-0.025647	0.018448	0.006171
-0.055004	0.001819	0.002547
-0.013767	0.023052	0.006940
-0.048930	0.003014	0.002580
-0.002202	0.027034	0.007549
-0.044483	0.002957	0.002327
0.008890	0.030366	0.008001
-0.042058	0.001356	0.001728
0.019814	0.033188	0.008327
-0.040900	-0.001070	0.000947
0.030256	0.035646	0.008572
-0.042285	-0.005263	-0.000219
0.041224	0.038074	0.008807
-0.046169	-0.011018	-0.001718
0.052904	0.040704	0.009074
-0.052398	-0.018128	-0.003496
0.065654	0.043874	0.009457
-0.061184	-0.026654	-0.005561
0.079397	0.047455	0.009927
-0.072017	-0.036300	-0.007842
0.094473	0.051807	0.010566
-0.085199	-0.047191	-0.010372
0.111543	0.057309	0.011466
-0.100760	-0.059227	-0.013130
0.131043	0.064318	0.012702
-0.118998	-0.072534	-0.016140
0.153207	0.072883	0.014289
-0.139597	-0.086887	-0.019359
0.178160	0.083146	0.016264
-0.162117	-0.101934	-0.022713
0.205601	0.095028	0.018607
-0.186260	-0.117527	-0.026162
0.235550	0.108587	0.021336
-0.211624	-0.133357	-0.029641
0.267341	0.123432	0.024365
-0.237344	-0.148954	-0.033055
0.300289	0.139257	0.027632
-0.262414	-0.163676	-0.036262
0.332887	0.155185	0.030952
-0.285471	-0.176856	-0.039125
0.364265	0.170922	0.034261
-0.305802	-0.188020	-0.041542
0.393102	0.185688	0.037393
-0.322516	-0.196795	-0.043428
0.418608	0.199108	0.040270
-0.335274	-0.202997	-0.044747
0.439866	0.210622	0.042767
-0.343300	-0.206187	-0.045401
0.456208	0.220008	0.044841
-0.347152	-0.206826	-0.045489
0.467542	0.227044	0.046441
-0.346910	-0.204943	-0.045021
0.473574	0.231543	0.047528
-0.342703	-0.200658	-0.044018
0.474238	0.233502	0.048095
-0.335248	-0.194445	-0.042586
0.470301	0.233378	0.048242
-0.325771	-0.186975	-0.040869
0.461962	0.231057	0.047933
-0.314700	-0.178592	-0.038942
0.449905	0.226950	0.047256
-0.302802	-0.169637	-0.036884
0.434557	0.221281	0.046256
-0.290966	-0.160705	-0.034824
0.416578	0.214278	0.044973
-0.279548	-0.151958	-0.032797
0.396006	0.205874	0.043389
-0.268984	-0.143764	-0.030882
0.373764	0.196596	0.041613
-0.260203	-0.136677	-0.029196
0.350808	0.186873	0.039730
-0.253634	-0.130929	-0.027796
0.327828	0.177062	0.037814
-0.249473	-0.126588	-0.026702
0.305043	0.167204	0.035871
-0.247494	-0.123537	-0.025894
0.282634	0.157397	0.033923
-0.247554	-0.121725	-0.025365
0.260778	0.147674	0.031977
-0.249257	-0.120975	-0.025075
0.239609	0.138107	0.030043
-0.252281	-0.121135	-0.024993
0.219380	0.128835	0.028157
-0.256413	-0.122116	-0.025102
0.200363	0.119980	0.026339
-0.261454	-0.123835	-0.025385
0.182923	0.111713	0.024630
-0.266899	-0.125939	-0.025765
0.166696	0.103773	0.022971
-0.272136	-0.128230	-0.026202
0.152316	0.096667	0.021474
-0.277419	-0.130775	-0.026709
0.139899	0.090296	0.020116
-0.282168	-0.133276	-0.027225
0.129551	0.084797	0.018929
-0.286254	-0.135663	-0.027733
0.121333	0.080146	0.017906
-0.289314	-0.137751	-0.028194
0.115540	0.076616	0.017110
-0.291531	-0.139609	-0.028623
0.112226	0.074142	0.016524
-0.292565	-0.141047	-0.028975
0.111412	0.072822	0.016171
-0.292363	-0.141970	-0.029233
0.112923	0.072545	0.016031
-0.290824	-0.142363	-0.029391
0.116777	0.073370	0.016117
-0.288011	-0.142229	-0.029449
0.122610	0.075041	0.016373
-0.283499	-0.141289	-0.029348
0.130264	0.077631	0.016822
-0.277681	-0.139763	-0.029131
0.139632	0.081018	0.017435
-0.270585	-0.137649	-0.028798
0.150508	0.085136	0.018199
-0.262233	-0.134878	-0.028329
0.162533	0.089850	0.019090
-0.252866	-0.131587	-0.027753
0.175541	0.095099	0.020095
-0.242816	-0.127930	-0.027103
0.189319	0.100785	0.021194
-0.232278	-0.123968	-0.026387
0.203530	0.106755	0.022356
-0.221508	-0.119823	-0.025630
0.217877	0.112859	0.023552
-0.210677	-0.115547	-0.024842
0.231915	0.118872	0.024736
-0.199891	-0.111184	-0.024029
0.245291	0.124647	0.025877
-0.189354	-0.106817	-0.023207
0.257643	0.129998	0.026936
-0.179236	-0.102538	-0.022394
0.268740	0.134836	0.027897
-0.169746	-0.098418	-0.021604
0.278252	0.138977	0.028721
-0.161023	-0.094555	-0.020856
0.286007	0.142343	0.029392
-0.153204	-0.090990	-0.020157
0.291848	0.144888	0.029901
-0.146622	-0.087947	-0.019554
0.295905	0.146663	0.030257
-0.141512	-0.085497	-0.019059
0.298061	0.147569	0.030443
-0.137808	-0.083608	-0.018668
0.298368	0.147723	0.030479
-0.135894	-0.082531	-0.018433
0.297120	0.147216	0.030386
-0.135878	-0.082321	-0.018368
0.294470	0.146118	0.030180
-0.137668	-0.082887	-0.018452
0.290418	0.144448	0.029861
-0.141189	-0.084218	-0.018685
0.285014	0.142175	0.029423
-0.146219	-0.086217	-0.019048
0.278584	0.139552	0.028923
-0.152960	-0.089011	-0.019569
0.271350	0.136587	0.028356
-0.161090	-0.092432	-0.020213
0.263338	0.133277	0.027722
-0.170177	-0.096246	-0.020931
0.254696	0.129756	0.027050
-0.180393	-0.100654	-0.021773
0.246121	0.126352	0.026408
-0.191540	-0.105447	-0.022690
0.237418	0.122880	0.025752
-0.203140	-0.110470	-0.023656
0.229015	0.119639	0.025150
-0.215183	-0.115695	-0.024662
0.221057	0.116629	0.024596
-0.227328	-0.120970	-0.025681
0.213687	0.113914	0.024105
-0.239379	-0.126238	-0.026699
0.207175	0.111628	0.023702
-0.251186	-0.131418	-0.027704
0.201660	0.109810	0.023394
-0.262471	-0.136363	-0.028665
0.197214	0.108494	0.023189
-0.273062	-0.141020	-0.029572
0.193950	0.107722	0.023092
-0.282729	-0.145254	-0.030397
0.191796	0.107429	0.023089
-0.291255	-0.148986	-0.031126
0.190779	0.107630	0.023185
-0.298442	-0.152088	-0.031732
0.190700	0.108199	0.023350
-0.304082	-0.154503	-0.032203
0.191589	0.109162	0.023589
-0.308124	-0.156171	-0.032527
0.193231	0.110366	0.023869
-0.310336	-0.156987	-0.032683
0.195542	0.111813	0.024191
-0.310898	-0.157082	-0.032698
0.198531	0.113469	0.024546
-0.309748	-0.156379	-0.032555
0.202118	0.115356	0.024942
-0.307211	-0.155082	-0.032299
0.206276	0.117395	0.025360
-0.303247	-0.153135	-0.031916
0.210731	0.119458	0.025773
-0.297870	-0.150546	-0.031405
0.215334	0.121505	0.026174
-0.291403	-0.147525	-0.030813
0.220251	0.123643	0.026587
-0.284079	-0.144098	-0.030142
0.225102	0.125633	0.026962
-0.275961	-0.140363	-0.029414
0.229789	0.127439	0.027290
-0.267118	-0.136300	-0.028620
0.234197	0.129070	0.027579
-0.258060	-0.132235	-0.027830
0.238481	0.130575	0.027837
-0.248928	-0.128162	-0.027041
0.242427	0.131865	0.028046
-0.239912	-0.124194	-0.026275
0.245968	0.132908	0.028202
-0.231169	-0.120394	-0.025545
0.249057	0.133707	0.028307
-0.222966	-0.116901	-0.024877
0.251707	0.134265	0.028360
-0.215389	-0.113728	-0.024273
0.253870	0.134595	0.028366
-0.208617	-0.110964	-0.023753
0.255587	0.134730	0.028334
-0.202797	-0.108670	-0.023328
0.256864	0.134680	0.028267
-0.197973	-0.106846	-0.022996
0.257620	0.134398	0.028154
-0.194141	-0.105500	-0.022758
0.257879	0.133915	0.028006
-0.191280	-0.104583	-0.022605
0.257613	0.133244	0.027823
-0.189469	-0.104161	-0.022548
0.256878	0.132377	0.027605
-0.188579	-0.104141	-0.022569
0.255647	0.131332	0.027357
-0.188508	-0.104452	-0.022651
0.253948	0.130149	0.027087
-0.189341	-0.105175	-0.022813
0.251982	0.128910	0.026813
-0.191005	-0.106238	-0.023038
0.249733	0.127604	0.026532
-0.193309	-0.107532	-0.023304
0.247150	0.126205	0.026238
-0.196133	-0.109021	-0.023604
0.244409	0.124828	0.025957
-0.199524	-0.110737	-0.023946
0.241680	0.123549	0.025704
-0.203444	-0.112649	-0.024323
0.238986	0.122341	0.025473
-0.207616	-0.114601	-0.024703
0.236285	0.121216	0.025263
-0.211978	-0.116588	-0.025085
0.233660	0.120184	0.025079
-0.216436	-0.118577	-0.025464
0.231261	0.119345	0.024941
-0.220990	-0.120559	-0.025840
0.229124	0.118686	0.024844
-0.225475	-0.122449	-0.026193
0.227274	0.118236	0.024794
-0.229912	-0.124288	-0.026536
0.225774	0.117985	0.024787
-0.234135	-0.125977	-0.026846
0.224589	0.117928	0.024823
-0.238131	-0.127535	-0.027129
0.223727	0.118041	0.024894
-0.241745	-0.128870	-0.027366
0.223071	0.118256	0.024987
-0.244908	-0.129980	-0.027559
0.222653	0.118584	0.025101
-0.247571	-0.130835	-0.027699
0.222422	0.118991	0.025229
-0.249703	-0.131427	-0.027788
0.222372	0.119469	0.025371
-0.251282	-0.131742	-0.027822
0.222392	0.119941	0.025506
-0.252266	-0.131789	-0.027803
0.222502	0.120422	0.025640
-0.252745	-0.131627	-0.027744
0.222747	0.120929	0.025774
-0.252717	-0.131221	-0.027639
0.222991	0.121380	0.025892
-0.252183	-0.130612	-0.027495
0.223245	0.121782	0.025994
-0.251208	-0.129828	-0.027319
0.223509	0.122135	0.026080
-0.249859	-0.128900	-0.027118
0.223746	0.122414	0.026146
-0.248166	-0.127853	-0.026896
0.223917	0.122594	0.026186
-0.246175	-0.126713	-0.026658
0.224024	0.122683	0.026201
-0.243976	-0.125522	-0.026415
0.224082	0.122691	0.026195
-0.241633	-0.124313	-0.026170
0.224089	0.122621	0.026168
-0.239277	-0.123167	-0.025943
0.224131	0.122514	0.026129
-0.236959	-0.122092	-0.025734
0.224180	0.122360	0.026076
-0.234716	-0.121113	-0.025547
0.224287	0.122201	0.026020
-0.232645	-0.120270	-0.025391
0.224491	0.122060	0.025965
-0.230826	-0.119604	-0.025275
0.224815	0.121941	0.025912
-0.229214	-0.119071	-0.025188
0.225204	0.121836	0.025861
-0.227849	-0.118699	-0.025136
0.225675	0.121745	0.025811
-0.226682	-0.118441	-0.025109
0.226182	0.121660	0.025763
-0.225733	-0.118317	-0.025109
0.226754	0.121598	0.025720
-0.224991	-0.118308	-0.025134
0.227402	0.121583	0.025687
-0.224506	-0.118441	-0.025188
0.228169	0.121630	0.025669
-0.224245	-0.118681	-0.025263
0.229027	0.121737	0.025665
-0.224186	-0.119012	-0.025356
0.229947	0.121886	0.025672
-0.224264	-0.119393	-0.025457
0.230918	0.122089	0.025692
-0.224497	-0.119836	-0.025570
0.231945	0.122342	0.025726
-0.224833	-0.120300	-0.025685
0.232982	0.122625	0.025769
-0.225219	-0.120755	-0.025795
0.234008	0.122939	0.025821
-0.225667	-0.121212	-0.025903
0.235037	0.123287	0.025884
-0.226146	-0.121647	-0.026004
0.236041	0.123658	0.025954
-0.226639	-0.122051	-0.026096
0.236990	0.124027	0.026028
-0.227092	-0.122393	-0.026172
0.237853	0.124393	0.026104
-0.227499	-0.122669	-0.026231
0.238619	0.124747	0.026180
-0.227872	-0.122895	-0.026278
0.239347	0.125134	0.026266
-0.228301	-0.123115	-0.026321
0.240004	0.125497	0.026350
-0.228671	-0.123264	-0.026347
0.240537	0.125836	0.026430
-0.229004	-0.123359	-0.026359
0.240935	0.126133	0.026504
-0.229268	-0.123380	-0.026354
0.241162	0.126375	0.026568
-0.229498	-0.123360	-0.026338
0.241260	0.126577	0.026626
-0.229732	-0.123320	-0.026317
0.241227	0.126728	0.026674
-0.229943	-0.123239	-0.026286
0.240999	0.126789	0.026704
-0.230103	-0.123119	-0.026246
0.240599	0.126780	0.026719
-0.230252	-0.122978	-0.026202
0.240031	0.126692	0.026719
-0.230383	-0.122815	-0.026151
0.239291	0.126523	0.026700
-0.230501	-0.122638	-0.026098
0.238393	0.126277	0.026666
-0.230641	-0.122476	-0.026048
0.237373	0.125965	0.026617
-0.230809	-0.122330	-0.026002
0.236239	0.125585	0.026553
-0.230984	-0.122193	-0.025958
0.235004	0.125150	0.026475
-0.231199	-0.122091	-0.025922
0.233719	0.124680	0.026390
-0.231472	-0.122033	-0.025895
0.232442	0.124212	0.026303
-0.231835	-0.122032	-0.025883
0.231148	0.123701	0.026207
-0.232186	-0.122037	-0.025873
0.229829	0.123170	0.026104
-0.232564	-0.122083	-0.025872
0.228552	0.122640	0.026000
-0.232969	-0.122163	-0.025880
0.227337	0.122123	0.025897
-0.233386	-0.122268	-0.025895
0.226190	0.121619	0.025794
-0.233795	-0.122395	-0.025916
0.225142	0.121145	0.025697
-0.234198	-0.122544	-0.025944
0.224232	0.120726	0.025610
-0.234616	-0.122729	-0.025980
0.223489	0.120368	0.025534
-0.235010	-0.122921	-0.026019
0.222907	0.120075	0.025469
-0.235362	-0.123106	-0.026059
0.222467	0.119830	0.025415
-0.235642	-0.123280	-0.026098
0.222190	0.119653	0.025372
-0.235871	-0.123455	-0.026139
0.222124	0.119569	0.025349
-0.236042	-0.123610	-0.026176
0.222223	0.119552	0.025338
-0.236137	-0.123748	-0.026212
0.222507	0.119614	0.025344
-0.236144	-0.123853	-0.026241
0.222943	0.119740	0.025361
-0.236050	-0.123918	-0.026263
0.223535	0.119940	0.025394
-0.235884	-0.123961	-0.026282
0.224290	0.120212	0.025442
-0.235641	-0.123972	-0.026294
0.225186	0.120550	0.025503
-0.235325	-0.123951	-0.026300
0.226200	0.120943	0.025576
-0.234924	-0.123886	-0.026297
0.227285	0.121369	0.025656
-0.234443	-0.123783	-0.026287
0.228437	0.121829	0.025743
-0.233888	-0.123639	-0.026267
0.229617	0.122304	0.025833
-0.233275	-0.123462	-0.026241
0.230812	0.122792	0.025927
-0.232624	-0.123264	-0.026210
0.232004	0.123279	0.026021
-0.231933	-0.123034	-0.026172
0.233155	0.123754	0.026113
-0.231225	-0.122787	-0.026130
0.234241	0.124201	0.026199
-0.230500	-0.122521	-0.026083
0.235252	0.124625	0.026282
-0.229812	-0.122266	-0.026037
0.236184	0.125012	0.026358
-0.229138	-0.122000	-0.025988
0.236978	0.125340	0.026422
-0.228490	-0.121737	-0.025938
0.237646	0.125618	0.026477
-0.227898	-0.121486	-0.025890
0.238171	0.125838	0.026520
-0.227380	-0.121261	-0.025846
0.238553	0.125991	0.026551
-0.226920	-0.121046	-0.025804
0.238758	0.126068	0.026566
-0.226528	-0.120855	-0.025764
0.238822	0.126095	0.026572
-0.226275	-0.120728	-0.025737
0.238774	0.126072	0.026568
-0.226122	-0.120629	-0.025715
0.238583	0.125994	0.026553
-0.226091	-0.120585	-0.025703
0.238245	0.125837	0.026524
-0.226130	-0.120565	-0.025695
0.237779	0.125637	0.026485
-0.226280	-0.120589	-0.025696
0.237213	0.125399	0.026439
-0.226553	-0.120671	-0.025707
0.236576	0.125130	0.026388
-0.226926	-0.120794	-0.025727
0.235865	0.124834	0.026331
-0.227394	-0.120959	-0.025755
0.235127	0.124540	0.026276
-0.227980	-0.121178	-0.025794
0.234355	0.124221	0.026216
-0.228621	-0.121424	-0.025838
0.233573	0.123910	0.026157
-0.229330	-0.121698	-0.025887
0.232787	0.123596	0.026098
-0.230065	-0.121983	-0.025939
0.232000	0.123282	0.026039
-0.230815	-0.122279	-0.025993
0.231249	0.122991	0.025985
-0.231584	-0.122585	-0.026049
0.230555	0.122729	0.025937
-0.232352	-0.122890	-0.026106
0.229917	0.122493	0.025893
-0.233100	-0.123192	-0.026162
0.229350	0.122288	0.025856
-0.233802	-0.123470	-0.026213
0.228834	0.122099	0.025823
-0.234425	-0.123715	-0.026259
0.228398	0.121952	0.025797
-0.234993	-0.123939	-0.026301
0.228045	0.121836	0.025778
-0.235496	-0.124148	-0.026340
0.227827	0.121787	0.025771
-0.235932	-0.124316	-0.026371
0.227672	0.121753	0.025768
-0.236241	-0.124430	-0.026392
0.227592	0.121755	0.025770
-0.236453	-0.124504	-0.026405
0.227587	0.121781	0.025778
-0.236551	-0.124528	-0.026410
0.227647	0.121829	0.025789
-0.236538	-0.124508	-0.026405
0.227784	0.121911	0.025806
-0.236441	-0.124454	-0.026394
0.227994	0.122017	0.025828
-0.236237	-0.124351	-0.026374
0.228249	0.122138	0.025852
-0.235948	-0.124218	-0.026348
0.228557	0.122274	0.025879
-0.235574	-0.124047	-0.026315
0.228905	0.122425	0.025908
-0.235143	-0.123858	-0.026279
0.229297	0.122590	0.025939
-0.234658	-0.123648	-0.026239
0.229715	0.122761	0.025971
