## Supplementary material for "Visualising joint force-velocity properties in musculoskeletal models": Code&Data: A03_FB_P03_f2_ctrqOutput.csv

19.797430	16.702798	3.405300
4.037884	3.352622	0.507301
14.956210	12.184908	2.498996
6.405401	4.730086	0.867340
12.827634	10.097793	2.035437
7.686685	5.484806	1.017608
11.696632	8.892323	1.754067
8.383792	5.811601	1.066828
10.995475	8.045702	1.546556
8.757896	5.877194	1.056834
10.506283	7.367013	1.374038
8.943081	5.774983	1.009750
10.139270	6.774019	1.219829
9.020224	5.560995	0.938463
9.855318	6.225168	1.075446
9.042241	5.269456	0.850748
9.639987	5.699835	0.936705
9.047588	4.922107	0.751454
9.491020	5.188125	0.801633
9.061124	4.535508	0.644378
9.411813	4.683552	0.668786
9.108994	4.121311	0.532003
9.404612	4.185333	0.538236
9.206574	3.687255	0.416043
9.478033	3.693065	0.409811
9.366512	3.241060	0.298264
9.635360	3.207440	0.283754
9.598397	2.788652	0.180008
9.879963	2.729948	0.160462
9.908723	2.334917	0.062407
10.213962	2.262516	0.040435
10.301412	1.883891	-0.053583
10.635587	1.803993	-0.075780
10.777489	1.438712	-0.165996
11.147612	1.361445	-0.186810
11.340025	1.009296	-0.273242
11.749303	0.940725	-0.292005
11.988350	0.601313	-0.374550
12.437056	0.544852	-0.390612
12.719548	0.218082	-0.469269
13.206988	0.176655	-0.482107
13.529473	-0.137946	-0.556998
14.059481	-0.155386	-0.565783
14.415741	-0.461199	-0.637710
14.987606	-0.449326	-0.641343
15.365558	-0.748547	-0.710742
15.966065	-0.710849	-0.708916
16.370146	-1.004296	-0.776632
17.001220	-0.940910	-0.769714
17.429712	-1.228231	-0.836054
18.089248	-1.139626	-0.824795
18.704906	-1.499738	-0.910315
19.590045	-1.364361	-0.894014
20.245074	-1.732569	-0.982866
21.186673	-1.551297	-0.962218
21.874185	-1.923489	-1.056333
22.865259	-1.698071	-1.034339
23.577477	-2.083009	-1.137376
24.606567	-1.832805	-1.118015
25.321176	-2.302784	-1.242682
26.377149	-2.103754	-1.238342
27.119930	-2.599773	-1.371208
28.185970	-2.400936	-1.363650
28.935276	-2.895265	-1.491705
29.992395	-2.702372	-1.479883
30.743444	-3.169047	-1.595984
31.773770	-2.983731	-1.578215
32.518914	-3.402267	-1.676814
33.507040	-3.223480	-1.651689
34.236895	-3.580060	-1.729379
35.169941	-3.406768	-1.696376
35.874418	-3.695064	-1.751974
36.741931	-3.527647	-1.711449
37.410995	-3.747674	-1.745362
38.204534	-3.588177	-1.698171
38.828713	-3.744449	-1.711643
39.541418	-3.595940	-1.658698
40.111673	-3.695508	-1.653210
40.736994	-3.560584	-1.595056
41.243014	-3.611313	-1.571950
41.773463	-3.491718	-1.508715
42.203839	-3.502621	-1.469323
42.632237	-3.399792	-1.400902
42.977042	-3.383292	-1.347050
43.298906	-3.298813	-1.273198
43.548840	-3.268454	-1.206885
43.760693	-3.203931	-1.127508
43.888336	-3.209152	-1.052231
43.960724	-3.214094	-0.974335
43.972786	-3.227402	-0.898235
43.945183	-3.221820	-0.821199
43.872897	-3.212261	-0.747077
43.761861	-3.185632	-0.672976
43.609274	-3.150251	-0.601053
43.419133	-3.097167	-0.529307
43.189201	-3.032257	-0.459158
42.922229	-2.949184	-0.389135
43.100808	-4.764267	-0.747794
44.017739	-4.778761	-0.702082
44.241359	-6.246573	-0.980111
44.962861	-6.420649	-0.977993
45.198915	-7.541410	-1.179461
45.732209	-7.826263	-1.204894
45.955011	-8.652567	-1.343169
46.330953	-8.971969	-1.375598
46.525831	-9.543657	-1.458399
46.775707	-9.834508	-1.481581
47.255216	-7.799829	-1.063264
46.882507	-7.413063	-0.957620
46.929139	-5.897300	-0.621245
46.506617	-5.214048	-0.452052
46.301174	-3.919226	-0.160713
45.785454	-3.146775	0.022755
45.402581	-1.994026	0.277070
44.702388	-1.379064	0.388951
44.244103	-0.186579	0.641527
43.335653	0.237027	0.715886
42.799835	1.488600	0.980627
41.629257	1.664258	1.010719
41.057227	3.023946	1.292848
39.662085	2.906237	1.258180
39.155620	4.429819	1.569879
37.496177	3.933287	1.452694
37.110640	5.699500	1.810667
35.110085	4.714653	1.589265
34.918066	6.831541	2.015999
32.474132	5.220758	1.663271
32.575098	7.833246	2.188567
29.555529	5.423290	1.670376
30.085771	8.722951	2.333221
26.320293	5.294483	1.606293
27.464778	9.532341	2.457354
22.733252	4.805413	1.466383
24.741067	10.309271	2.571416
18.756722	3.923179	1.245047
21.962183	11.121662	2.689658
14.347984	2.606746	0.934870
19.200239	12.063180	2.831238
9.455435	0.801230	0.525433
16.560749	13.261998	3.021924
4.013228	-1.569600	0.001738
13.907686	14.457279	3.234444
-1.758178	-4.179434	-0.574024
10.807374	14.355593	3.166043
-6.708852	-5.594719	-0.905653
7.207510	12.410835	2.732845
-10.247448	-5.292183	-0.890025
2.513919	9.546159	2.110916
-12.944037	-4.101821	-0.694469
-2.702942	6.267377	1.405445
-14.594898	-3.080616	-0.526235
-7.798114	3.278449	0.759688
-15.866100	-2.683161	-0.478045
-12.239138	0.868287	0.232943
-17.306663	-2.653300	-0.503201
-15.987947	-1.154409	-0.212504
-18.904500	-2.998293	-0.604823
-18.978872	-2.755155	-0.569894
-20.615113	-3.701091	-0.778190
-21.179598	-3.926086	-0.837658
-22.162384	-4.485968	-0.965631
-22.739177	-4.810623	-1.044330
-23.335017	-5.189032	-1.133493
-23.727602	-5.475129	-1.202676
-24.019441	-5.737141	-1.265937
-24.157526	-5.943479	-1.316517
-24.162677	-6.109691	-1.357480
-24.023687	-6.231975	-1.387827
-23.761922	-6.309381	-1.407553
-23.418786	-6.331592	-1.415265
-22.998958	-6.310307	-1.413264
-22.500806	-6.243436	-1.401093
-21.930091	-6.135542	-1.379688
-21.289261	-5.988705	-1.349476
-20.582751	-5.806143	-1.311136
-19.814572	-5.590646	-1.265263
-18.989242	-5.345105	-1.212482
-18.111377	-5.072257	-1.153388
-17.185825	-4.774753	-1.088560
-16.217606	-4.455125	-1.018558
-15.211925	-4.115802	-0.943921
-14.174173	-3.759113	-0.865171
-13.109927	-3.387300	-0.782813
-12.024954	-3.002530	-0.697338
-10.925207	-2.606903	-0.609229
-9.816826	-2.202464	-0.518958
-8.706123	-1.791214	-0.426992
-7.599570	-1.375119	-0.333793
-6.503774	-0.956119	-0.239824
-5.425432	-0.536142	-0.145545
-4.371277	-0.117119	-0.051421
-3.347993	0.299001	0.042073
-2.380415	0.689495	0.130369
-1.447408	1.079748	0.217945
-0.564747	1.461287	0.303513
0.268158	1.835906	0.387332
1.054597	2.198368	0.468428
1.804267	2.548235	0.546826
2.493996	2.883460	0.621691
3.123934	3.200463	0.692272
3.693954	3.496907	0.758034
4.204192	3.769472	0.818255
4.656216	4.015647	0.872403
5.050958	4.233522	0.920088
5.391232	4.420676	0.960852
5.685352	4.572182	0.993702
5.929737	4.693922	1.019790
6.121545	4.781381	1.038211
6.265814	4.837432	1.049594
6.362292	4.861429	1.053808
6.413811	4.855629	1.051323
6.421505	4.821151	1.042357
6.387862	4.760341	1.027384
6.315016	4.675349	1.006833
6.205809	4.568933	0.981275
6.063249	4.443984	0.951330
5.890857	4.303730	0.917731
5.692513	4.151535	0.881292
5.472541	3.990855	0.842901
5.235621	3.825072	0.803467
4.986698	3.657346	0.763845
4.722383	3.477245	0.724144
4.459290	3.291897	0.685960
4.227428	3.137358	0.651095
3.971312	2.959743	0.616314
3.703651	2.774469	0.575441
3.445781	2.590471	0.539278
3.166794	2.392674	0.498292
2.893123	2.198609	0.457348
2.614507	1.998286	0.417525
2.331106	1.795662	0.375136
2.045693	1.589126	0.333467
1.758611	1.381786	0.290680
1.470978	1.172776	0.248087
1.185240	0.965005	0.205510
0.901812	0.758406	0.163244
0.622404	0.554479	0.121497
0.347818	0.353821	0.080416
0.079302	0.157413	0.040194
-0.182062	-0.033922	0.001003
-0.435077	-0.222099	-0.037535
-0.685741	-0.410387	-0.076065
-0.921397	-0.587568	-0.112326
-1.149088	-0.759114	-0.147433
-1.362792	-0.920522	-0.180461
-1.564697	-1.073395	-0.211735
-1.752129	-1.215766	-0.240848
-1.925489	-1.347929	-0.267857
-2.083484	-1.468929	-0.292565
-2.226005	-1.578697	-0.314955
-2.352395	-1.676740	-0.334925
-2.462497	-1.762948	-0.352453
-2.556011	-1.837109	-0.367496
-2.632891	-1.899201	-0.380050
-2.693105	-1.949217	-0.390116
-2.736774	-1.987268	-0.397719
-2.764091	-2.013520	-0.402893
-2.775374	-2.028232	-0.405696
-2.771012	-2.031724	-0.406193
-2.751505	-2.024392	-0.404470
-2.717424	-2.006690	-0.400621
-2.669433	-1.979138	-0.394754
-2.608261	-1.942302	-0.386987
-2.534710	-1.896798	-0.377448
-2.449636	-1.843276	-0.366271
-2.353947	-1.782418	-0.353596
-2.248591	-1.714927	-0.339569
-2.134544	-1.641516	-0.324334
-2.012677	-1.562895	-0.307884
-1.885271	-1.480787	-0.290534
-1.752795	-1.395314	-0.272566
-1.614579	-1.305985	-0.253654
-1.472640	-1.214125	-0.234106
-1.328328	-1.121639	-0.214031
-1.184535	-1.031110	-0.194087
-1.039687	-0.940399	-0.174157
-0.892931	-0.846111	-0.153617
-0.745735	-0.750793	-0.133005
-0.597016	-0.653440	-0.112098
-0.448635	-0.555336	-0.091165
-0.300632	-0.456571	-0.070218
-0.154221	-0.358040	-0.049440
-0.009468	-0.259710	-0.028819
0.132454	-0.162452	-0.008534
0.272472	-0.066655	0.011359
0.409123	0.027735	0.030810
0.541988	0.120305	0.049787
0.670714	0.210907	0.068311
0.792607	0.297375	0.085877
0.908595	0.380410	0.102650
1.017086	0.458814	0.118381
1.118281	0.532717	0.133107
1.211276	0.601429	0.146690
1.295998	0.664875	0.159121
1.371912	0.722636	0.170320
1.438891	0.774597	0.180268
1.496632	0.820510	0.188920
1.545053	0.860291	0.196266
1.584021	0.893823	0.202285
1.613543	0.921088	0.206980
1.633631	0.942075	0.210353
1.644397	0.956848	0.212421
1.645988	0.965496	0.213208
1.638626	0.968162	0.212747
1.622573	0.965027	0.211078
1.598159	0.956314	0.208252
1.565756	0.942279	0.204325
1.525790	0.923218	0.199360
1.478725	0.899449	0.193427
1.425069	0.871322	0.186602
1.365358	0.839204	0.178963
1.300159	0.803477	0.170593
1.230059	0.764535	0.161576
1.155658	0.722774	0.151999
1.077447	0.678719	0.141975
0.995886	0.632861	0.131617
0.912065	0.584996	0.120768
0.825438	0.534781	0.109787
0.740260	0.487112	0.099339
0.649436	0.435229	0.088057
0.559187	0.383498	0.076883
0.465920	0.329407	0.065250
0.373283	0.275726	0.053727
0.279331	0.220848	0.041983
0.186442	0.166490	0.030376
0.093482	0.111704	0.018706
0.002517	0.058147	0.007316
-0.087436	0.004963	-0.003972
-0.175183	-0.047034	-0.015000
-0.262773	-0.099915	-0.026170
-0.345362	-0.149418	-0.036612
-0.426379	-0.198323	-0.046904
-0.502284	-0.243931	-0.056485
-0.575321	-0.288014	-0.065723
-0.642970	-0.328653	-0.074220
-0.706707	-0.367014	-0.082219
-0.764831	-0.401826	-0.089457
-0.818252	-0.433811	-0.096084
-0.865844	-0.462131	-0.101929
-0.908176	-0.487245	-0.107086
-0.944519	-0.508614	-0.111446
-0.975257	-0.526545	-0.115075
-0.999941	-0.540712	-0.117904
-1.018859	-0.551344	-0.119986
-1.031775	-0.558268	-0.121284
-1.038940	-0.561681	-0.121841
-1.040277	-0.561523	-0.121648
-1.036037	-0.557983	-0.120744
-1.026263	-0.551090	-0.119138
-1.011222	-0.541037	-0.116871
-0.991055	-0.527917	-0.113965
-0.966053	-0.511937	-0.110463
-0.936430	-0.493239	-0.106397
-0.902503	-0.472039	-0.101812
-0.864540	-0.448515	-0.096746
-0.822883	-0.422893	-0.091248
-0.777837	-0.395372	-0.085360
-0.729880	-0.366376	-0.079138
-0.679781	-0.336709	-0.072733
-0.626910	-0.305584	-0.066013
-0.572155	-0.273467	-0.059082
-0.515731	-0.240449	-0.051988
-0.458032	-0.206770	-0.044778
-0.399133	-0.172460	-0.037436
-0.339574	-0.137840	-0.030037
-0.279508	-0.102977	-0.022590
-0.219471	-0.068228	-0.015177
-0.159606	-0.033684	-0.007817
-0.100425	0.000395	-0.000563
-0.042084	0.033785	0.006537
0.016547	0.067672	0.013726
0.072420	0.099165	0.020409
0.128190	0.130235	0.027001
0.181045	0.159128	0.033127
0.232504	0.186960	0.039026
0.280892	0.212510	0.044439
0.327161	0.236565	0.049535
0.370096	0.258228	0.054123
0.410370	0.278077	0.058326
0.447081	0.295457	0.062007
0.480726	0.310804	0.065257
0.510644	0.323651	0.067978
0.537215	0.334338	0.070241
0.559972	0.342546	0.071980
0.579220	0.348554	0.073252
0.594647	0.352158	0.074015
0.606513	0.353598	0.074319
0.614633	0.352761	0.074140
0.619245	0.349865	0.073523
0.620262	0.344868	0.072460
0.617916	0.337974	0.070993
0.612200	0.329196	0.069126
0.603346	0.318728	0.066899
0.591411	0.306624	0.064323
0.576628	0.293070	0.061438
0.559105	0.278148	0.058263
0.539080	0.262036	0.054834
0.516379	0.244327	0.051152
0.492691	0.227099	0.047463
0.465832	0.207761	0.043432
0.438211	0.188451	0.039406
0.407918	0.167559	0.035055
0.377265	0.146946	0.030763
0.344437	0.125093	0.026219
0.311531	0.103614	0.021760
0.277069	0.081348	0.017132
0.242868	0.059700	0.012634
0.207601	0.037553	0.008032
0.172979	0.016263	0.003608
0.137685	-0.005310	-0.000874
0.103321	-0.025905	-0.005153
0.068359	-0.046881	-0.009510
0.035263	-0.066128	-0.013511
0.001867	-0.085483	-0.017534
-0.029346	-0.102945	-0.021167
-0.060476	-0.120123	-0.024744
-0.089392	-0.135316	-0.027910
-0.117886	-0.150003	-0.030972
-0.143962	-0.162616	-0.033607
-0.169295	-0.174553	-0.036103
-0.192051	-0.184355	-0.038159
-0.213824	-0.193363	-0.040051
-0.232904	-0.200206	-0.041498
-0.250832	-0.206198	-0.042769
-0.265983	-0.210044	-0.043599
-0.279866	-0.213019	-0.044249
-0.290955	-0.213909	-0.044470
-0.300720	-0.213952	-0.044517
-0.307724	-0.212004	-0.044155
-0.313405	-0.209278	-0.043632
-0.316402	-0.204688	-0.042725
-0.318132	-0.199423	-0.041679
-0.317298	-0.192445	-0.040280
-0.315299	-0.184927	-0.038770
-0.310891	-0.175867	-0.036943
-0.305491	-0.166471	-0.035038
-0.297980	-0.155903	-0.032874
-0.289585	-0.145158	-0.030658
-0.279139	-0.133186	-0.028195
-0.268086	-0.121215	-0.025732
-0.255196	-0.108222	-0.023059
-0.242012	-0.095466	-0.020451
-0.227071	-0.081761	-0.017639
-0.212109	-0.068516	-0.014923
-0.195621	-0.054494	-0.012043
-0.179384	-0.041150	-0.009303
-0.161830	-0.027178	-0.006431
-0.144797	-0.014079	-0.003737
-0.126671	-0.000513	-0.000945
-0.109331	0.011992	0.001629
-0.090832	0.025148	0.004333
-0.073683	0.036776	0.006729
-0.055548	0.048848	0.009219
-0.038991	0.059277	0.011373
-0.021671	0.069982	0.013588
-0.006089	0.078959	0.015449
0.010039	0.088072	0.017343
0.024314	0.095371	0.018864
0.038984	0.102714	0.020400
0.051687	0.108222	0.021558
0.064626	0.113701	0.022716
0.075531	0.117340	0.023495
0.086564	0.120917	0.024266
0.095520	0.122671	0.024661
0.104532	0.124366	0.025048
0.111451	0.124264	0.025063
0.118429	0.124113	0.025072
0.123342	0.122274	0.024731
0.128254	0.120438	0.024394
0.131145	0.116993	0.023722
0.134070	0.113647	0.023073
0.135012	0.108776	0.022106
0.136065	0.104123	0.021187
0.135183	0.098034	0.019967
0.134474	0.092225	0.018819
0.132059	0.085313	0.017421
0.129754	0.078672	0.016090
0.125824	0.070888	0.014530
0.122199	0.063604	0.013072
0.117022	0.055250	0.011409
0.112296	0.047544	0.009876
0.106048	0.038824	0.008137
0.100510	0.030990	0.006579
0.093431	0.022144	0.004814
0.087345	0.014435	0.003279
0.079668	0.005670	0.001530
0.073314	-0.001665	0.000070
0.065261	-0.010152	-0.001623
0.058773	-0.017035	-0.002993
0.050659	-0.024978	-0.004579
0.044364	-0.031086	-0.005795
0.036387	-0.038310	-0.007241
0.030516	-0.043462	-0.008267
0.022866	-0.049820	-0.009542
0.017618	-0.053866	-0.010349
0.010454	-0.059246	-0.011430
0.005994	-0.062073	-0.011996
-0.000561	-0.066400	-0.012869
-0.004100	-0.067931	-0.013178
-0.009961	-0.071169	-0.013836
-0.012483	-0.071358	-0.013879
-0.017611	-0.073518	-0.014325
-0.019048	-0.072357	-0.014099
-0.023441	-0.073492	-0.014343
-0.023755	-0.071003	-0.013854
-0.027454	-0.071204	-0.013914
-0.026633	-0.067438	-0.013171
-0.029716	-0.066834	-0.013072
-0.027773	-0.061861	-0.012090
-0.030357	-0.060616	-0.011866
-0.027319	-0.054524	-0.010661
-0.029555	-0.052831	-0.010349
-0.025464	-0.045726	-0.008941
-0.027563	-0.043846	-0.008589
-0.022464	-0.035833	-0.006995
-0.024627	-0.033975	-0.006649
-0.018541	-0.025114	-0.004885
-0.021004	-0.023531	-0.004601
-0.013959	-0.013910	-0.002683
-0.016969	-0.012869	-0.002515
-0.008970	-0.002553	-0.000454
-0.012800	-0.002341	-0.000457
-0.003840	0.008625	0.001737
-0.008628	0.007908	0.001536
0.001088	0.019265	0.003816
-0.004761	0.017465	0.003388
0.005572	0.029052	0.005722
-0.001475	0.025993	0.005036
0.009404	0.037707	0.007402
0.001022	0.033226	0.006426
0.012412	0.045013	0.008814
0.002551	0.038946	0.007517
0.014478	0.050805	0.009927
0.002978	0.042985	0.008275
0.015532	0.054976	0.010718
0.002220	0.045235	0.008678
0.015554	0.057480	0.011181
0.000240	0.045646	0.008718
0.014577	0.058330	0.011317
-0.002954	0.044217	0.008394
0.012688	0.057604	0.011143
-0.007314	0.040999	0.007715
0.010027	0.055434	0.010684
-0.012757	0.036083	0.006700
0.006780	0.052007	0.009979
-0.019173	0.029597	0.005375
0.003176	0.047558	0.009073
-0.026435	0.021691	0.003770
-0.000512	0.042370	0.008024
-0.034428	0.012501	0.001915
-0.003935	0.036820	0.006902
-0.043115	0.002079	-0.000168
-0.006676	0.031317	0.005791
-0.052439	-0.009437	-0.002460
-0.008561	0.025950	0.004726
-0.062000	-0.021579	-0.004876
-0.009455	0.020925	0.003751
-0.071529	-0.034090	-0.007356
-0.009113	0.016581	0.002922
-0.080885	-0.046784	-0.009863
-0.007232	0.013262	0.002309
-0.089988	-0.059514	-0.012368
-0.003505	0.011323	0.001981
-0.098814	-0.072168	-0.014849
0.002361	0.011110	0.002008
-0.107412	-0.084711	-0.017303
0.010678	0.012978	0.002461
-0.115903	-0.097171	-0.019737
0.021757	0.017256	0.003403
-0.124464	-0.109598	-0.022165
0.035838	0.024210	0.004890
-0.133289	-0.122066	-0.024604
0.053097	0.034055	0.006964
-0.142580	-0.134665	-0.027072
0.073616	0.046922	0.009653
-0.152483	-0.147388	-0.029581
0.097305	0.062765	0.012952
-0.162980	-0.160052	-0.032117
0.123783	0.081279	0.016803
-0.173919	-0.172449	-0.034638
0.152496	0.102047	0.021119
-0.185026	-0.184270	-0.037085
0.182688	0.124469	0.025774
-0.195898	-0.195120	-0.039377
0.213428	0.147794	0.030613
-0.206044	-0.204560	-0.041422
0.243673	0.171181	0.035462
-0.214942	-0.212163	-0.043128
0.272356	0.193765	0.040141
-0.222121	-0.217574	-0.044414
0.298474	0.214731	0.044481
-0.227214	-0.220556	-0.045222
0.321166	0.233378	0.048338
-0.230016	-0.221024	-0.045523
0.339778	0.249163	0.051599
-0.230507	-0.219057	-0.045326
0.353878	0.261719	0.054191
-0.228832	-0.214872	-0.044667
0.363258	0.270851	0.056072
-0.225284	-0.208802	-0.043607
0.367909	0.276515	0.057235
-0.220248	-0.201253	-0.042226
0.367981	0.278790	0.057696
-0.214158	-0.192658	-0.040611
0.363747	0.277848	0.057489
-0.207495	-0.183515	-0.038857
0.355627	0.273988	0.056676
-0.200991	-0.174648	-0.037112
0.344503	0.267978	0.055404
-0.195375	-0.166589	-0.035504
0.331084	0.260285	0.053775
-0.191063	-0.159652	-0.034107
0.315897	0.251229	0.051857
-0.188239	-0.153988	-0.032959
0.299329	0.241060	0.049704
-0.186947	-0.149657	-0.032074
0.281736	0.230013	0.047364
-0.187140	-0.146688	-0.031462
0.263485	0.218370	0.044897
-0.188735	-0.145103	-0.031127
0.245002	0.206452	0.042372
-0.191698	-0.144809	-0.031054
0.226627	0.194463	0.039831
-0.195808	-0.145647	-0.031208
0.208638	0.182588	0.037316
-0.200828	-0.147466	-0.031557
0.191337	0.171047	0.034872
-0.206493	-0.150060	-0.032062
0.174975	0.160003	0.032535
-0.212545	-0.153262	-0.032684
0.159828	0.149661	0.030350
-0.218736	-0.156880	-0.033387
0.146131	0.140183	0.028351
-0.224824	-0.160733	-0.034133
0.134096	0.131723	0.026570
-0.230590	-0.164662	-0.034890
0.123891	0.124406	0.025035
-0.235823	-0.168504	-0.035625
0.115656	0.118338	0.023768
-0.240348	-0.172119	-0.036308
0.109512	0.113610	0.022788
-0.244028	-0.175392	-0.036919
0.105538	0.110290	0.022110
-0.246761	-0.178231	-0.037439
0.103772	0.108411	0.021740
-0.248477	-0.180560	-0.037854
0.104075	0.107800	0.021649
-0.248938	-0.182145	-0.038119
0.106180	0.108250	0.021792
-0.247902	-0.182754	-0.038187
0.109831	0.109624	0.022136
-0.245281	-0.182308	-0.038042
0.114831	0.111815	0.022654
-0.241095	-0.180800	-0.037682
0.120990	0.114711	0.023322
-0.235418	-0.178259	-0.037114
0.128107	0.118190	0.024113
-0.228363	-0.174764	-0.036354
0.135987	0.122145	0.025003
-0.220104	-0.170434	-0.035428
0.144441	0.126463	0.025967
-0.210861	-0.165385	-0.034358
0.153247	0.130996	0.026974
-0.200838	-0.159734	-0.033170
0.162162	0.135614	0.027996
-0.190276	-0.153629	-0.031894
0.170958	0.140160	0.028999
-0.179390	-0.147201	-0.030556
0.179411	0.144476	0.029950
-0.168384	-0.140578	-0.029183
0.187283	0.148403	0.030816
-0.157454	-0.133887	-0.027800
0.194351	0.151796	0.031565
-0.146783	-0.127248	-0.026431
0.200420	0.154536	0.032173
-0.136557	-0.120788	-0.025102
0.205332	0.156526	0.032620
-0.126948	-0.114623	-0.023835
0.208958	0.157689	0.032889
-0.118104	-0.108855	-0.022652
0.211201	0.157972	0.032969
-0.110291	-0.103768	-0.021602
0.212225	0.157563	0.032895
-0.103811	-0.099578	-0.020732
0.212191	0.156603	0.032698
-0.098860	-0.096393	-0.020068
0.211191	0.155160	0.032393
-0.095523	-0.094256	-0.019621
0.209288	0.153286	0.031991
-0.093821	-0.093175	-0.019393
0.206547	0.151033	0.031505
-0.093725	-0.093122	-0.019379
0.203045	0.148456	0.030946
-0.095177	-0.094055	-0.019569
0.198880	0.145627	0.030331
-0.098088	-0.095913	-0.019953
0.194167	0.142625	0.029675
-0.102343	-0.098611	-0.020511
0.189029	0.139529	0.028997
-0.107805	-0.102061	-0.021226
0.183604	0.136433	0.028315
-0.114327	-0.106164	-0.022078
0.178043	0.133431	0.027652
-0.121746	-0.110813	-0.023043
0.172499	0.130618	0.027027
-0.129892	-0.115895	-0.024099
0.167118	0.128082	0.026459
-0.138597	-0.121300	-0.025222
0.162049	0.125924	0.025970
-0.147699	-0.126920	-0.026391
0.157436	0.124220	0.025576
-0.157023	-0.132641	-0.027582
0.153404	0.123026	0.025290
-0.166389	-0.138348	-0.028772
0.150050	0.122389	0.025121
-0.175622	-0.143945	-0.029940
0.147451	0.122347	0.025079
-0.184563	-0.149348	-0.031069
0.145692	0.122937	0.025170
-0.193093	-0.154468	-0.032141
0.144819	0.124157	0.025395
-0.201079	-0.159223	-0.033139
0.144784	0.125896	0.025735
-0.208294	-0.163440	-0.034029
0.145478	0.128042	0.026165
-0.214540	-0.166987	-0.034783
0.146805	0.130508	0.026666
-0.219685	-0.169784	-0.035383
0.148688	0.133221	0.027223
-0.223651	-0.171790	-0.035821
0.151046	0.136104	0.027819
-0.226392	-0.172987	-0.036093
0.153796	0.139079	0.028437
-0.227898	-0.173379	-0.036199
0.156850	0.142069	0.029061
-0.228187	-0.172993	-0.036143
0.160115	0.144994	0.029675
-0.227300	-0.171867	-0.035934
0.163497	0.147780	0.030263
-0.225306	-0.170062	-0.035583
0.166905	0.150361	0.030811
-0.222299	-0.167652	-0.035106
0.170249	0.152668	0.031304
-0.218383	-0.164715	-0.034517
0.173446	0.154649	0.031732
-0.213682	-0.161346	-0.033836
0.176418	0.156256	0.032083
-0.208331	-0.157642	-0.033083
0.179096	0.157448	0.032350
-0.202461	-0.153695	-0.032275
0.181416	0.158198	0.032527
-0.196206	-0.149632	-0.031440
0.183358	0.158520	0.032615
-0.189748	-0.145549	-0.030597
0.184889	0.158399	0.032611
-0.183296	-0.141639	-0.029781
0.186102	0.157956	0.032540
-0.177083	-0.138055	-0.029026
0.187075	0.157278	0.032417
-0.171280	-0.134888	-0.028353
0.187835	0.156404	0.032253
-0.166007	-0.132200	-0.027774
0.188399	0.155376	0.032056
-0.161359	-0.130026	-0.027300
0.188765	0.154225	0.031831
-0.157408	-0.128374	-0.026931
0.188932	0.152962	0.031582
-0.154167	-0.127236	-0.026667
0.188894	0.151602	0.031311
-0.151636	-0.126590	-0.026504
0.188648	0.150166	0.031023
-0.149804	-0.126406	-0.026437
0.188202	0.148679	0.030722
-0.148650	-0.126649	-0.026459
0.187570	0.147173	0.030416
-0.148150	-0.127289	-0.026564
0.186790	0.145692	0.030114
-0.148270	-0.128282	-0.026743
0.185893	0.144270	0.029822
-0.148963	-0.129578	-0.026987
0.184910	0.142943	0.029548
-0.150181	-0.131136	-0.027287
0.183887	0.141751	0.029301
-0.151866	-0.132900	-0.027632
0.182857	0.140721	0.029086
-0.153959	-0.134824	-0.028014
0.181863	0.139886	0.028911
-0.156395	-0.136855	-0.028421
0.180936	0.139266	0.028779
-0.159104	-0.138941	-0.028843
0.180100	0.138872	0.028693
-0.162017	-0.141036	-0.029270
0.179381	0.138717	0.028655
-0.165066	-0.143091	-0.029692
0.178796	0.138800	0.028666
-0.168182	-0.145065	-0.030102
0.178357	0.139118	0.028725
-0.171302	-0.146918	-0.030490
0.178069	0.139658	0.028829
-0.174369	-0.148623	-0.030851
0.177909	0.140372	0.028970
-0.177294	-0.150114	-0.031172
0.177820	0.141206	0.029136
-0.179989	-0.151338	-0.031441
0.177777	0.142117	0.029318
-0.182395	-0.152266	-0.031651
0.177751	0.143067	0.029508
-0.184464	-0.152880	-0.031798
0.177716	0.144018	0.029698
-0.186162	-0.153170	-0.031881
0.177644	0.144932	0.029881
-0.187466	-0.153137	-0.031898
0.177511	0.145773	0.030048
-0.188363	-0.152788	-0.031851
0.177295	0.146508	0.030193
-0.188851	-0.152142	-0.031743
0.176977	0.147109	0.030311
-0.188940	-0.151222	-0.031578
0.176539	0.147546	0.030395
-0.188641	-0.150051	-0.031360
0.175965	0.147801	0.030441
-0.187982	-0.148669	-0.031098
0.175248	0.147864	0.030449
-0.186998	-0.147118	-0.030798
0.174395	0.147729	0.030415
-0.185730	-0.145440	-0.030471
0.173410	0.147392	0.030341
-0.184218	-0.143675	-0.030123
0.172299	0.146850	0.030225
-0.182513	-0.141877	-0.029764
0.171085	0.146120	0.030070
-0.180703	-0.140141	-0.029414
0.169851	0.145277	0.029892
-0.178879	-0.138531	-0.029085
0.168653	0.144362	0.029700
-0.177100	-0.137085	-0.028786
0.167523	0.143402	0.029499
-0.175412	-0.135836	-0.028525
0.166493	0.142429	0.029296
-0.173850	-0.134802	-0.028305
0.165586	0.141464	0.029095
-0.172441	-0.133996	-0.028129
0.164821	0.140530	0.028902
-0.171202	-0.133422	-0.028000
0.164214	0.139650	0.028720
-0.170147	-0.133082	-0.027916
0.163780	0.138844	0.028555
-0.169284	-0.132968	-0.027877
0.163531	0.138132	0.028410
-0.168614	-0.133069	-0.027881
0.163477	0.137532	0.028290
-0.168135	-0.133372	-0.027926
0.163622	0.137061	0.028196
-0.167839	-0.133855	-0.028007
0.163970	0.136730	0.028132
-0.167718	-0.134500	-0.028122
0.164522	0.136552	0.028101
-0.167762	-0.135287	-0.028266
0.165278	0.136539	0.028105
-0.167956	-0.136190	-0.028435
0.166228	0.136694	0.028143
-0.168284	-0.137185	-0.028623
0.167365	0.137019	0.028217
-0.168734	-0.138247	-0.028826
0.168675	0.137512	0.028327
-0.169287	-0.139335	-0.029036
0.170120	0.138143	0.028465
-0.169902	-0.140412	-0.029246
0.171662	0.138898	0.028628
-0.170546	-0.141453	-0.029450
0.173273	0.139758	0.028814
-0.171199	-0.142438	-0.029644
0.174925	0.140706	0.029017
-0.171845	-0.143346	-0.029825
0.176589	0.141722	0.029234
-0.172467	-0.144161	-0.029989
0.178232	0.142783	0.029460
-0.173053	-0.144871	-0.030134
0.179825	0.143868	0.029690
-0.173591	-0.145466	-0.030257
0.181337	0.144951	0.029919
-0.174074	-0.145940	-0.030358
0.182738	0.146009	0.030142
-0.174496	-0.146291	-0.030435
0.183992	0.147005	0.030352
-0.174840	-0.146505	-0.030486
0.185065	0.147914	0.030542
-0.175099	-0.146583	-0.030510
0.185932	0.148713	0.030710
-0.175274	-0.146527	-0.030508
0.186574	0.149387	0.030850
-0.175369	-0.146348	-0.030482
0.186980	0.149922	0.030960
-0.175391	-0.146059	-0.030434
0.187144	0.150307	0.031038
-0.175350	-0.145672	-0.030367
0.187061	0.150531	0.031083
-0.175251	-0.145199	-0.030282
0.186729	0.150587	0.031091
-0.175101	-0.144652	-0.030183
0.186149	0.150470	0.031063
-0.174919	-0.144062	-0.030073
0.185348	0.150195	0.031001
-0.174730	-0.143460	-0.029960
0.184358	0.149784	0.030911
-0.174558	-0.142869	-0.029849
0.183210	0.149254	0.030795
-0.174418	-0.142309	-0.029742
0.181935	0.148622	0.030657
-0.174323	-0.141795	-0.029645
0.180564	0.147908	0.030502
-0.174281	-0.141341	-0.029558
0.179127	0.147131	0.030334
-0.174296	-0.140955	-0.029484
0.177653	0.146308	0.030157
-0.174368	-0.140642	-0.029424
0.176172	0.145457	0.029974
-0.174495	-0.140404	-0.029378
0.174711	0.144596	0.029789
-0.174672	-0.140241	-0.029346
0.173297	0.143743	0.029606
-0.174891	-0.140151	-0.029328
0.171955	0.142916	0.029428
-0.175143	-0.140127	-0.029323
0.170708	0.142127	0.029260
-0.175417	-0.140164	-0.029329
0.169576	0.141393	0.029103
-0.175701	-0.140252	-0.029345
0.168576	0.140727	0.028961
-0.175986	-0.140385	-0.029369
0.167726	0.140146	0.028838
-0.176264	-0.140559	-0.029402
0.167044	0.139661	0.028735
-0.176527	-0.140765	-0.029439
0.166540	0.139279	0.028655
-0.176764	-0.140992	-0.029481
0.166218	0.139003	0.028597
-0.176964	-0.141229	-0.029525
0.166079	0.138837	0.028563
-0.177120	-0.141470	-0.029569
0.166123	0.138781	0.028553
-0.177225	-0.141705	-0.029612
0.166344	0.138832	0.028566
-0.177271	-0.141925	-0.029652
0.166732	0.138986	0.028600
-0.177254	-0.142121	-0.029687
0.167271	0.139232	0.028655
-0.177170	-0.142288	-0.029716
0.167949	0.139565	0.028728
-0.177021	-0.142423	-0.029738
0.168747	0.139974	0.028818
-0.176805	-0.142521	-0.029754
0.169645	0.140446	0.028921
-0.176527	-0.142579	-0.029761
0.170622	0.140967	0.029034
-0.176191	-0.142598	-0.029761
0.171653	0.141525	0.029156
-0.175803	-0.142578	-0.029754
0.172719	0.142107	0.029282
-0.175373	-0.142522	-0.029739
0.173796	0.142698	0.029410
-0.174911	-0.142434	-0.029719
0.174863	0.143287	0.029538
-0.174427	-0.142318	-0.029693
0.175898	0.143860	0.029661
-0.173934	-0.142171	-0.029661
0.176873	0.144393	0.029777
-0.173430	-0.141994	-0.029624
0.177763	0.144875	0.029881
-0.172926	-0.141793	-0.029582
0.178551	0.145293	0.029972
-0.172430	-0.141576	-0.029537
0.179226	0.145644	0.030048
-0.171955	-0.141350	-0.029491
0.179777	0.145921	0.030109
-0.171515	-0.141125	-0.029445
0.180202	0.146124	0.030153
-0.171123	-0.140911	-0.029402
0.180499	0.146254	0.030182
-0.170790	-0.140718	-0.029363
0.180671	0.146315	0.030195
-0.170528	-0.140553	-0.029330
0.180722	0.146309	0.030194
-0.170344	-0.140422	-0.029304
0.180658	0.146243	0.030180
-0.170244	-0.140330	-0.029287
0.180488	0.146121	0.030154
-0.170231	-0.140281	-0.029278
0.180221	0.145952	0.030117
-0.170308	-0.140277	-0.029279
0.179868	0.145743	0.030072
-0.170473	-0.140321	-0.029289
0.179444	0.145503	0.030019
-0.170724	-0.140410	-0.029310
0.178961	0.145239	0.029962
-0.171054	-0.140542	-0.029339
0.178433	0.144961	0.029900
-0.171457	-0.140714	-0.029376
0.177872	0.144675	0.029838
-0.171922	-0.140920	-0.029420
0.177292	0.144389	0.029775
-0.172438	-0.141155	-0.029471
0.176705	0.144111	0.029713
-0.172995	-0.141412	-0.029526
0.176124	0.143846	0.029654
-0.173579	-0.141684	-0.029584
0.175561	0.143600	0.029599
-0.174177	-0.141964	-0.029643
