## Supplementary material for "Visualising joint force-velocity properties in musculoskeletal models": Code&Data: A03_FB_P03_s0_ctrqOutput.csv

1.033435	0.024079	-0.020349
0.019648	-0.008611	-0.002117
1.045967	0.032297	-0.019083
0.035260	-0.016107	-0.003979
1.052045	0.039321	-0.017845
0.046441	-0.022675	-0.005621
1.051850	0.045333	-0.016597
0.052942	-0.028553	-0.007070
1.045687	0.050539	-0.015313
0.054854	-0.033940	-0.008350
1.034096	0.055115	-0.013977
0.051444	-0.039065	-0.009484
1.017342	0.059255	-0.012578
0.043755	-0.044012	-0.010483
0.996157	0.063043	-0.011117
0.031683	-0.048870	-0.011362
0.971197	0.066576	-0.009596
0.015573	-0.053700	-0.012133
0.943164	0.069932	-0.008019
-0.004148	-0.058537	-0.012810
0.912374	0.073151	-0.006397
-0.026606	-0.063366	-0.013403
0.878649	0.076205	-0.004745
-0.050505	-0.068096	-0.013918
0.840979	0.078974	-0.003086
-0.073477	-0.072510	-0.014350
0.801155	0.081412	-0.001439
-0.095969	-0.076598	-0.014711
0.760015	0.083550	0.000185
-0.117511	-0.080337	-0.015006
0.718399	0.085408	0.001765
-0.137700	-0.083597	-0.015192
0.677132	0.086883	0.003243
-0.156167	-0.086330	-0.015279
0.636970	0.087983	0.004606
-0.172587	-0.088523	-0.015281
0.598595	0.088742	0.005847
-0.186685	-0.090192	-0.015217
0.562606	0.089212	0.006963
-0.198241	-0.091366	-0.015102
0.529512	0.089449	0.007951
-0.207088	-0.092086	-0.014956
0.499727	0.089512	0.008815
-0.213116	-0.092399	-0.014795
0.473566	0.089457	0.009556
-0.216272	-0.092353	-0.014635
0.451245	0.089335	0.010180
-0.216559	-0.091999	-0.014490
0.432884	0.089191	0.010691
-0.214036	-0.091388	-0.014370
0.418512	0.089062	0.011096
-0.208813	-0.090569	-0.014286
0.408070	0.088979	0.011402
-0.201051	-0.089586	-0.014244
0.401420	0.088961	0.011616
-0.190956	-0.088484	-0.014249
0.398354	0.089025	0.011746
-0.178773	-0.087302	-0.014304
0.398603	0.089177	0.011799
-0.164786	-0.086076	-0.014409
0.404896	0.089734	0.011804
-0.149392	-0.084906	-0.014568
0.410583	0.090090	0.011734
-0.132851	-0.083729	-0.014773
0.418500	0.090508	0.011614
-0.115512	-0.082583	-0.015017
0.428232	0.090986	0.011451
-0.097730	-0.081497	-0.015297
0.439357	0.091516	0.011256
-0.079865	-0.080492	-0.015606
0.451451	0.092088	0.011037
-0.062270	-0.079586	-0.015938
0.464098	0.092691	0.010803
-0.045286	-0.078790	-0.016285
0.476901	0.093313	0.010564
-0.029235	-0.078116	-0.016641
0.489481	0.093945	0.010327
-0.014416	-0.077571	-0.016997
0.501489	0.094576	0.010101
-0.001097	-0.077160	-0.017348
0.512612	0.095201	0.009893
0.010489	-0.076883	-0.017686
0.522279	0.095792	0.009708
0.020417	-0.076714	-0.018004
0.530282	0.096334	0.009551
0.028518	-0.076641	-0.018295
0.536484	0.096819	0.009427
0.034632	-0.076658	-0.018554
0.540795	0.097249	0.009340
0.038648	-0.076759	-0.018777
0.543170	0.097628	0.009293
0.040491	-0.076941	-0.018960
0.543607	0.097964	0.009288
0.040133	-0.077197	-0.019102
0.542143	0.098266	0.009328
0.037585	-0.077522	-0.019200
0.538856	0.098545	0.009413
0.032894	-0.077910	-0.019256
0.533858	0.098813	0.009542
0.026142	-0.078354	-0.019268
0.527292	0.099082	0.009717
0.017445	-0.078847	-0.019238
0.519328	0.099364	0.009934
0.006942	-0.079383	-0.019169
0.510158	0.099672	0.010192
-0.005206	-0.079956	-0.019064
0.499866	0.100010	0.010487
-0.018698	-0.080548	-0.018926
0.488471	0.100370	0.010816
-0.033151	-0.081132	-0.018756
0.476177	0.100748	0.011174
-0.048330	-0.081692	-0.018560
0.463198	0.101142	0.011555
-0.064002	-0.082215	-0.018339
0.449750	0.101556	0.011954
-0.079938	-0.082693	-0.018099
0.436048	0.101989	0.012367
-0.095919	-0.083120	-0.017845
0.422306	0.102445	0.012788
-0.111739	-0.083491	-0.017581
0.408723	0.102923	0.013213
-0.127207	-0.083807	-0.017311
0.395482	0.103427	0.013637
-0.142258	-0.084068	-0.017042
0.382743	0.103960	0.014055
-0.156978	-0.084290	-0.016777
0.370864	0.104541	0.014466
-0.171278	-0.084496	-0.016524
0.360025	0.105185	0.014868
-0.185084	-0.084705	-0.016288
0.350373	0.105902	0.015259
-0.198337	-0.084937	-0.016074
0.342029	0.106700	0.015637
-0.210997	-0.085211	-0.015887
0.335082	0.107585	0.016002
-0.223045	-0.085545	-0.015731
0.329593	0.108562	0.016353
-0.234479	-0.085955	-0.015609
0.325597	0.109635	0.016691
-0.245324	-0.086458	-0.015524
0.323102	0.110807	0.017017
-0.255620	-0.087071	-0.015479
0.322098	0.112079	0.017331
-0.265431	-0.087809	-0.015476
0.322553	0.113455	0.017634
-0.274840	-0.088688	-0.015516
0.324418	0.114935	0.017930
-0.283946	-0.089722	-0.015600
0.327630	0.116523	0.018220
-0.292866	-0.090925	-0.015728
0.332116	0.118220	0.018507
-0.301392	-0.092295	-0.015899
0.337476	0.120004	0.018791
-0.309446	-0.093813	-0.016109
0.343419	0.121843	0.019074
-0.317142	-0.095465	-0.016356
0.349823	0.123722	0.019355
-0.324597	-0.097245	-0.016637
0.356561	0.125629	0.019637
-0.331926	-0.099149	-0.016947
0.363505	0.127556	0.019921
-0.339240	-0.101174	-0.017283
0.370524	0.129496	0.020208
-0.346646	-0.103315	-0.017642
0.377492	0.131442	0.020501
-0.354241	-0.105567	-0.018021
0.384287	0.133390	0.020800
-0.362112	-0.107924	-0.018415
0.390790	0.135333	0.021107
-0.370335	-0.110378	-0.018822
0.396896	0.137266	0.021424
-0.378974	-0.112923	-0.019238
0.402507	0.139186	0.021752
-0.388080	-0.115547	-0.019659
0.407536	0.141087	0.022090
-0.397690	-0.118242	-0.020083
0.411912	0.142964	0.022441
-0.407827	-0.120997	-0.020507
0.415573	0.144815	0.022804
-0.418501	-0.123800	-0.020928
0.418474	0.146636	0.023180
-0.429707	-0.126641	-0.021344
0.420584	0.148422	0.023568
-0.441431	-0.129507	-0.021752
0.421885	0.150170	0.023967
-0.453642	-0.132387	-0.022150
0.422373	0.151878	0.024378
-0.466301	-0.135269	-0.022538
0.422057	0.153542	0.024798
-0.479359	-0.138141	-0.022914
0.420957	0.155159	0.025227
-0.492759	-0.140993	-0.023276
0.419106	0.156727	0.025662
-0.506436	-0.143814	-0.023624
0.416545	0.158243	0.026103
-0.520319	-0.146594	-0.023958
0.413324	0.159704	0.026548
-0.534334	-0.149324	-0.024277
0.409501	0.161108	0.026994
-0.548405	-0.151995	-0.024581
0.405138	0.162453	0.027439
-0.562454	-0.154599	-0.024870
0.400302	0.163737	0.027881
-0.576404	-0.157129	-0.025145
0.395060	0.164956	0.028318
-0.590179	-0.159580	-0.025406
0.389484	0.166110	0.028748
-0.603707	-0.161946	-0.025653
0.383642	0.167195	0.029169
-0.616921	-0.164223	-0.025887
0.377601	0.168211	0.029578
-0.629758	-0.166408	-0.026108
0.371426	0.169156	0.029973
-7.317584	-1.426113	0.015789
-6.212820	-0.939780	0.092564
-11.824603	-1.814135	0.091428
-10.488071	-1.268880	0.181699
-12.821775	-2.012875	0.232801
-11.575497	-1.821886	0.319303
-11.647394	-2.135393	0.411599
-10.083420	-2.205560	0.514998
-8.833081	-2.515303	0.648193
-7.152627	-2.881978	0.774044
-8.122810	-2.551930	0.486262
-3.850735	-2.046275	0.742588
-6.913482	-2.554668	0.345714
-1.374001	-1.381812	0.688868
-5.615778	-2.531382	0.213939
0.494360	-0.842409	0.618461
-4.361349	-2.510947	0.089646
1.833466	-0.437557	0.536844
-3.205660	-2.485344	-0.029941
2.524562	-0.065107	0.429367
-1.845779	-2.589481	-0.117940
2.395075	0.023452	0.267075
-0.360352	-2.423079	-0.152989
1.906836	-0.128987	0.101791
0.874383	-2.101154	-0.170774
1.324156	-0.396566	-0.042198
1.616123	-1.747641	-0.192078
0.809129	-0.693491	-0.165327
1.573292	-1.511747	-0.258956
0.588925	-0.882485	-0.251085
1.265680	-1.355619	-0.303162
0.419516	-0.985342	-0.302174
0.874752	-1.246679	-0.333249
0.221110	-1.022701	-0.333130
0.471932	-1.158096	-0.352649
-0.019370	-1.011952	-0.351617
0.092751	-1.070306	-0.361356
-0.281920	-0.964065	-0.358073
-0.256669	-0.974193	-0.360461
-0.544436	-0.886642	-0.354464
-0.571716	-0.865423	-0.351185
-0.792342	-0.785012	-0.342311
-0.845621	-0.742802	-0.334585
-1.013076	-0.663694	-0.322947
-1.073120	-0.607123	-0.311685
-1.196857	-0.526838	-0.297591
-1.248770	-0.460160	-0.283387
-1.331716	-0.377521	-0.266946
-1.365890	-0.303764	-0.250308
-1.412129	-0.219119	-0.231978
-1.423941	-0.140944	-0.213521
-1.436916	-0.055403	-0.193825
-1.424725	0.024674	-0.174164
-1.408250	0.109520	-0.153652
-1.373376	0.189005	-0.133372
-1.330266	0.270782	-0.112585
-1.273261	0.347304	-0.092245
-1.207128	0.424564	-0.071721
-1.130876	0.496507	-0.051870
-1.045803	0.567945	-0.032122
-0.953944	0.633888	-0.013261
-0.854296	0.698336	0.005249
-0.745163	0.758315	0.023240
-0.621211	0.817790	0.041603
-0.503578	0.869659	0.058190
-0.372934	0.920632	0.074593
-0.250395	0.963764	0.089248
-0.118901	1.005204	0.103381
0.003450	1.038848	0.115742
0.130948	1.070076	0.127373
0.251691	1.093610	0.137306
0.371994	1.114148	0.146329
0.483998	1.127314	0.153712
0.593130	1.137049	0.160135
0.692695	1.139786	0.165011
0.787451	1.138880	0.168934
0.871708	1.131415	0.171424
0.949701	1.120293	0.173005
1.016609	1.103122	0.173280
1.076241	1.082441	0.172709
1.124521	1.056284	0.170963
1.164906	1.026897	0.168447
1.193962	0.992658	0.164886
1.214848	0.955572	0.160641
1.224684	0.914300	0.155479
1.226381	0.870643	0.149725
1.217534	0.823490	0.143183
1.200847	0.774468	0.136147
1.174323	0.722656	0.128451
1.140492	0.669530	0.120363
1.097703	0.614316	0.111744
1.048340	0.558358	0.102837
0.991043	0.501004	0.093526
0.928069	0.443477	0.084034
0.858298	0.385216	0.074261
0.783875	0.327339	0.064412
0.703871	0.269351	0.054401
0.620333	0.212274	0.044417
0.532477	0.155659	0.034383
0.442258	0.100438	0.024473
0.348997	0.046195	0.014617
0.254562	-0.006221	0.004976
0.158471	-0.057530	-0.004549
0.062729	-0.108767	-0.014019
-0.034133	-0.156619	-0.023092
-0.128910	-0.203303	-0.031956
-0.222438	-0.246674	-0.040348
-0.314909	-0.288220	-0.048466
-0.404853	-0.326384	-0.056061
-0.493019	-0.362262	-0.063302
-0.577583	-0.394679	-0.069981
-0.659611	-0.424488	-0.076241
-0.737167	-0.450777	-0.081908
-0.811444	-0.474250	-0.087107
-0.880552	-0.494186	-0.091693
-0.945708	-0.511195	-0.095777
-1.005156	-0.524698	-0.099240
-1.060082	-0.535247	-0.102182
-1.108912	-0.542375	-0.104505
-1.152775	-0.546596	-0.106304
-1.190300	-0.547535	-0.107497
-1.222556	-0.545677	-0.108175
-1.248374	-0.540726	-0.108271
-1.268767	-0.533145	-0.107873
-1.282763	-0.522704	-0.106929
-1.291324	-0.509848	-0.105522
-1.293661	-0.494404	-0.103611
-1.290698	-0.476801	-0.101277
-1.281806	-0.456914	-0.098491
-1.267880	-0.435155	-0.095330
-1.248435	-0.411440	-0.091772
-1.224337	-0.386167	-0.087893
-1.195229	-0.359284	-0.083677
-1.161952	-0.331171	-0.079198
-1.124254	-0.301804	-0.074445
-1.082953	-0.271547	-0.069489
-1.037882	-0.240395	-0.064324
-0.989837	-0.208693	-0.059015
-0.938717	-0.176452	-0.053562
-0.885291	-0.144000	-0.048027
-0.829510	-0.111354	-0.042410
-0.772112	-0.078824	-0.036770
-0.713081	-0.046431	-0.031109
-0.653121	-0.014465	-0.025481
-0.592236	0.017052	-0.019888
-0.531013	0.047659	-0.014398
-0.469482	0.077478	-0.008996
-0.408341	0.106268	-0.003736
-0.347505	0.134018	0.001386
-0.287408	0.160548	0.006338
-0.227784	0.185900	0.011140
-0.169957	0.209698	0.015700
-0.113124	0.232146	0.020068
-0.058506	0.252866	0.024162
-0.005348	0.272091	0.028032
0.045248	0.289465	0.031603
0.096183	0.305293	0.034968
0.143049	0.319075	0.037974
0.189014	0.331354	0.040759
0.231086	0.341489	0.043170
0.271645	0.350144	0.045349
0.308361	0.356650	0.047150
0.343168	0.361706	0.048712
0.374149	0.364676	0.049901
0.402975	0.366253	0.050850
0.428033	0.365861	0.051438
0.452137	0.364199	0.051807
0.473382	0.360677	0.051830
0.491782	0.355961	0.051625
0.506897	0.349654	0.051111
0.519337	0.342259	0.050382
0.528455	0.333505	0.049375
0.535000	0.323822	0.048173
0.538355	0.313001	0.046729
0.539276	0.301428	0.045116
0.537229	0.288929	0.043297
0.532983	0.275231	0.041345
0.524921	0.263009	0.039377
0.515270	0.248803	0.037143
0.503711	0.234587	0.034927
0.489947	0.218840	0.032489
0.475370	0.203019	0.030079
0.458561	0.186059	0.027494
0.441367	0.169119	0.024948
0.420581	0.151377	0.022228
0.399273	0.133894	0.019559
0.375031	0.115722	0.016750
0.350520	0.098002	0.014018
0.323572	0.079816	0.011181
0.296703	0.062211	0.008443
0.267869	0.044325	0.005633
0.239469	0.027150	0.002945
0.209550	0.009865	0.000215
0.180409	-0.006587	-0.002372
0.150290	-0.023184	-0.004984
0.121410	-0.038934	-0.007432
0.091689	-0.054373	-0.009861
0.063490	-0.068820	-0.012111
0.034828	-0.082845	-0.014317
0.007903	-0.095774	-0.016333
-0.019149	-0.108180	-0.018285
-0.044494	-0.119415	-0.020037
-0.069641	-0.130039	-0.021709
-0.092808	-0.139444	-0.023173
-0.115531	-0.148172	-0.024545
-0.136140	-0.155656	-0.025705
-0.156100	-0.162421	-0.026764
-0.173847	-0.167936	-0.027611
-0.190784	-0.172713	-0.028351
-0.205447	-0.176257	-0.028883
-0.219179	-0.179066	-0.029306
-0.230613	-0.180676	-0.029525
-0.241037	-0.181575	-0.029639
-0.249172	-0.181328	-0.029557
-0.256258	-0.180412	-0.029374
-0.261099	-0.178418	-0.029005
-0.264889	-0.175811	-0.028543
-0.266567	-0.172223	-0.027915
-0.267307	-0.168109	-0.027220
-0.265838	-0.163058	-0.026351
-0.263576	-0.157589	-0.025423
-0.259205	-0.151269	-0.024339
-0.254192	-0.144625	-0.023207
-0.247297	-0.137233	-0.021938
-0.239730	-0.129611	-0.020635
-0.230421	-0.121351	-0.019213
-0.220593	-0.112957	-0.017772
-0.209195	-0.104034	-0.016232
-0.197437	-0.095074	-0.014689
-0.184300	-0.085703	-0.013065
-0.170855	-0.076558	-0.011459
-0.156390	-0.066951	-0.009785
-0.141789	-0.057572	-0.008148
-0.126334	-0.047868	-0.006459
-0.110984	-0.038447	-0.004825
-0.094925	-0.028820	-0.003156
-0.079204	-0.019549	-0.001557
-0.062928	-0.010173	0.000060
-0.047203	-0.001220	0.001594
-0.030987	0.007765	0.003139
-0.015860	0.016427	0.004586
-0.000170	0.024918	0.006020
0.014293	0.032918	0.007347
0.029120	0.040707	0.008648
0.042657	0.047918	0.009833
0.056370	0.054869	0.010981
0.068725	0.061183	0.012006
0.081087	0.067193	0.012985
0.092037	0.072524	0.013835
0.102855	0.077516	0.014633
0.112217	0.081801	0.015300
0.121338	0.085726	0.015911
0.128973	0.088931	0.016388
0.136286	0.091765	0.016808
0.142099	0.093879	0.017096
0.147537	0.095625	0.017326
0.151477	0.096663	0.017427
0.155015	0.097345	0.017473
0.157075	0.097342	0.017393
0.158728	0.097008	0.017262
0.158942	0.096021	0.017012
0.158767	0.094736	0.016716
0.157206	0.092839	0.016309
0.155293	0.090685	0.015862
0.152064	0.087967	0.015312
0.148538	0.085038	0.014731
0.143778	0.081598	0.014057
0.138792	0.078000	0.013361
0.132666	0.073948	0.012580
0.126396	0.069793	0.011788
0.119090	0.065242	0.010922
0.111766	0.060654	0.010058
0.103490	0.055723	0.009130
0.095284	0.050810	0.008211
0.086241	0.045613	0.007237
0.077379	0.040491	0.006284
0.067786	0.035109	0.005286
0.058417	0.029934	0.004319
0.048546	0.024498	0.003317
0.038967	0.019276	0.002357
0.029005	0.013876	0.001371
0.019455	0.008734	0.000436
0.009611	0.003474	-0.000516
0.000272	-0.001504	-0.001413
-0.009241	-0.006555	-0.002316
-0.018080	-0.011307	-0.003154
-0.027092	-0.016041	-0.003990
-0.035306	-0.020428	-0.004754
-0.043632	-0.024760	-0.005509
-0.051072	-0.028710	-0.006186
-0.058552	-0.032574	-0.006848
-0.065089	-0.036025	-0.007428
-0.071603	-0.039360	-0.007989
-0.077127	-0.042263	-0.008465
-0.082578	-0.045028	-0.008918
-0.087007	-0.047346	-0.009285
-0.091326	-0.049513	-0.009626
-0.094607	-0.051225	-0.009880
-0.097754	-0.052777	-0.010108
-0.099859	-0.053875	-0.010250
-0.101820	-0.054812	-0.010366
-0.102749	-0.055300	-0.010397
-0.103538	-0.055633	-0.010404
-0.103317	-0.055528	-0.010328
-0.102970	-0.055281	-0.010231
-0.101647	-0.054612	-0.010055
-0.100225	-0.053819	-0.009861
-0.097870	-0.052625	-0.009593
-0.095459	-0.051330	-0.009311
-0.092169	-0.049659	-0.008959
-0.088863	-0.047913	-0.008599
-0.084732	-0.045821	-0.008174
-0.080642	-0.043683	-0.007747
-0.075789	-0.041231	-0.007261
-0.071037	-0.038765	-0.006779
-0.065590	-0.036018	-0.006244
-0.060310	-0.033292	-0.005719
-0.054403	-0.030318	-0.005148
-0.048731	-0.027400	-0.004593
-0.042512	-0.024271	-0.003999
-0.036588	-0.021230	-0.003426
-0.030186	-0.018012	-0.002821
-0.024149	-0.014916	-0.002243
-0.017698	-0.011684	-0.001638
-0.011688	-0.008601	-0.001067
-0.005325	-0.005407	-0.000475
0.000530	-0.002395	0.000078
0.006681	0.000700	0.000647
0.012274	0.003592	0.001173
0.018062	0.006550	0.001709
0.023278	0.009266	0.002197
0.028623	0.012014	0.002689
0.033356	0.014503	0.003131
0.038173	0.016996	0.003573
0.042338	0.019214	0.003961
0.046555	0.021414	0.004346
0.050083	0.023325	0.004675
0.053640	0.025201	0.004998
0.056481	0.026778	0.005263
0.059336	0.028308	0.005521
0.061456	0.029531	0.005719
0.063581	0.030700	0.005910
0.064962	0.031560	0.006041
0.066347	0.032362	0.006164
0.066986	0.032856	0.006227
0.067636	0.033292	0.006282
0.067548	0.033425	0.006279
0.067483	0.033506	0.006270
0.066696	0.033290	0.006204
0.065950	0.033032	0.006133
0.064504	0.032488	0.006007
0.063123	0.031912	0.005879
0.061072	0.031064	0.005698
0.059115	0.030200	0.005518
0.056521	0.029079	0.005289
0.054054	0.027958	0.005064
0.050988	0.026598	0.004792
0.048095	0.025256	0.004528
0.044634	0.023695	0.004221
0.041385	0.022172	0.003925
0.037611	0.020449	0.003591
0.034091	0.018785	0.003271
0.030090	0.016941	0.002916
0.026385	0.015177	0.002580
0.022243	0.013254	0.002213
0.018441	0.011432	0.001869
0.014248	0.009470	0.001497
0.010433	0.007627	0.001151
0.006265	0.005669	0.000782
0.002524	0.003845	0.000443
-0.001535	0.001920	0.000083
-0.005127	0.000150	-0.000244
-0.009008	-0.001705	-0.000588
-0.012366	-0.003396	-0.000896
-0.015998	-0.005149	-0.001218
-0.019067	-0.006719	-0.001501
-0.022386	-0.008340	-0.001797
-0.025112	-0.009762	-0.002050
-0.028066	-0.011225	-0.002314
-0.030405	-0.012476	-0.002534
-0.032951	-0.013758	-0.002763
-0.034866	-0.014819	-0.002946
-0.036972	-0.015904	-0.003136
-0.038438	-0.016761	-0.003281
-0.040083	-0.017637	-0.003431
-0.041083	-0.018280	-0.003535
-0.042255	-0.018939	-0.003644
-0.042784	-0.019364	-0.003707
-0.043484	-0.019804	-0.003776
-0.043546	-0.020010	-0.003797
-0.043783	-0.020233	-0.003826
-0.043391	-0.020224	-0.003808
-0.043182	-0.020236	-0.003797
-0.042359	-0.020021	-0.003741
-0.041733	-0.019833	-0.003694
-0.040509	-0.019424	-0.003603
-0.039498	-0.019050	-0.003522
-0.037911	-0.018462	-0.003398
-0.036555	-0.017918	-0.003287
-0.034648	-0.017170	-0.003135
-0.032994	-0.016477	-0.002997
-0.030814	-0.015590	-0.002820
-0.028914	-0.014769	-0.002659
-0.026513	-0.013766	-0.002463
-0.024418	-0.012841	-0.002284
-0.021849	-0.011745	-0.002072
-0.019611	-0.010741	-0.001880
-0.016929	-0.009577	-0.001657
-0.014605	-0.008518	-0.001456
-0.011863	-0.007312	-0.001226
-0.009508	-0.006223	-0.001022
-0.006762	-0.004999	-0.000790
-0.004428	-0.003905	-0.000586
-0.001728	-0.002688	-0.000358
0.000533	-0.001612	-0.000158
0.003139	-0.000423	0.000063
0.005283	0.000613	0.000254
0.007747	0.001754	0.000465
0.009728	0.002732	0.000643
0.012012	0.003804	0.000840
0.013793	0.004704	0.001002
0.015862	0.005690	0.001182
0.017412	0.006496	0.001325
0.019237	0.007381	0.001485
0.020529	0.008079	0.001607
0.022088	0.008851	0.001746
0.023104	0.009431	0.001845
0.024380	0.010080	0.001960
0.025105	0.010534	0.002036
0.026090	0.011055	0.002126
0.026518	0.011377	0.002177
0.027207	0.011765	0.002243
0.027339	0.011954	0.002269
0.027735	0.012209	0.002310
0.027574	0.012265	0.002311
0.027686	0.012390	0.002328
0.027246	0.012317	0.002305
0.027086	0.012315	0.002298
0.026382	0.012118	0.002253
0.025970	0.011997	0.002225
0.025024	0.011685	0.002158
0.024383	0.011454	0.002110
0.023219	0.011037	0.002025
0.022375	0.010707	0.001959
0.021022	0.010196	0.001856
0.020005	0.009779	0.001775
0.018494	0.009187	0.001658
0.017335	0.008697	0.001564
0.015699	0.008039	0.001436
0.014432	0.007491	0.001331
0.012704	0.006781	0.001194
0.011363	0.006189	0.001082
0.009576	0.005442	0.000939
0.008195	0.004822	0.000823
0.006384	0.004053	0.000677
0.004996	0.003420	0.000558
0.003194	0.002645	0.000412
0.001832	0.002012	0.000295
0.000070	0.001245	0.000151
-0.001235	0.000627	0.000037
-0.002929	-0.000120	-0.000103
-0.004150	-0.000710	-0.000210
-0.005745	-0.001424	-0.000343
-0.006857	-0.001975	-0.000442
-0.008331	-0.002644	-0.000566
-0.009312	-0.003145	-0.000655
-0.010645	-0.003759	-0.000768
-0.011475	-0.004200	-0.000845
-0.012651	-0.004751	-0.000946
-0.013317	-0.005125	-0.001010
-0.014323	-0.005605	-0.001097
-0.014812	-0.005906	-0.001148
-0.015640	-0.006311	-0.001220
-0.015947	-0.006535	-0.001256
-0.016592	-0.006861	-0.001314
-0.016713	-0.007004	-0.001335
-0.017174	-0.007250	-0.001377
-0.017111	-0.007313	-0.001383
-0.017391	-0.007478	-0.001410
-0.017148	-0.007461	-0.001401
-0.017253	-0.007548	-0.001414
-0.016838	-0.007453	-0.001391
-0.016778	-0.007465	-0.001390
-0.016204	-0.007296	-0.001353
-0.015991	-0.007237	-0.001339
-0.015270	-0.006999	-0.001290
-0.014920	-0.006875	-0.001264
-0.014068	-0.006575	-0.001203
-0.013598	-0.006392	-0.001167
-0.012635	-0.006038	-0.001097
-0.012063	-0.005804	-0.001051
-0.011008	-0.005403	-0.000973
-0.010355	-0.005127	-0.000920
-0.009228	-0.004687	-0.000835
-0.008515	-0.004378	-0.000776
-0.007337	-0.003908	-0.000686
-0.006586	-0.003575	-0.000624
-0.005378	-0.003085	-0.000530
-0.004608	-0.002737	-0.000465
-0.003392	-0.002236	-0.000370
-0.002625	-0.001881	-0.000305
-0.001420	-0.001379	-0.000210
-0.000676	-0.001027	-0.000145
0.000498	-0.000531	-0.000052
0.001202	-0.000190	0.000010
0.002328	0.000291	0.000100
0.002974	0.000613	0.000158
0.004035	0.001072	0.000243
0.004608	0.001368	0.000296
0.005592	0.001799	0.000375
0.006079	0.002063	0.000422
0.006973	0.002459	0.000495
0.007363	0.002685	0.000533
0.008158	0.003041	0.000599
0.008444	0.003226	0.000630
0.009132	0.003539	0.000687
0.009307	0.003678	0.000709
0.009886	0.003944	0.000757
0.009946	0.004036	0.000770
0.010412	0.004254	0.000810
0.010357	0.004297	0.000814
0.010710	0.004467	0.000844
0.010542	0.004460	0.000839
0.010785	0.004581	0.000860
0.010507	0.004526	0.000846
0.010644	0.004600	0.000858
0.010261	0.004499	0.000835
0.010300	0.004528	0.000840
0.009820	0.004382	0.000809
0.009768	0.004369	0.000806
0.009199	0.004182	0.000767
0.009066	0.004130	0.000757
0.008420	0.003907	0.000712
0.008217	0.003821	0.000696
0.007505	0.003565	0.000645
0.007243	0.003450	0.000623
0.006477	0.003167	0.000567
0.006169	0.003028	0.000542
0.005362	0.002722	0.000482
0.005021	0.002564	0.000453
0.004186	0.002242	0.000391
0.003825	0.002071	0.000360
0.002975	0.001738	0.000296
0.002607	0.001559	0.000264
0.001754	0.001220	0.000199
0.001391	0.001040	0.000167
0.000548	0.000701	0.000102
0.000203	0.000523	0.000071
-0.000619	0.000189	0.000007
-0.000936	0.000020	-0.000022
-0.001726	-0.000304	-0.000084
-0.002005	-0.000461	-0.000111
-0.002753	-0.000771	-0.000169
-0.002985	-0.000911	-0.000193
-0.003684	-0.001203	-0.000247
-0.003862	-0.001323	-0.000267
-0.004504	-0.001592	-0.000318
-0.004620	-0.001689	-0.000333
-0.005201	-0.001934	-0.000379
-0.005252	-0.002004	-0.000389
-0.005767	-0.002223	-0.000429
-0.005749	-0.002265	-0.000434
-0.006197	-0.002456	-0.000470
-0.006108	-0.002469	-0.000469
-0.006487	-0.002630	-0.000499
-0.006327	-0.002613	-0.000493
-0.006637	-0.002745	-0.000517
-0.006409	-0.002699	-0.000505
-0.006652	-0.002801	-0.000525
-0.006357	-0.002726	-0.000507
-0.006536	-0.002800	-0.000521
-0.006178	-0.002696	-0.000499
-0.006298	-0.002744	-0.000508
-0.005881	-0.002614	-0.000481
-0.005947	-0.002637	-0.000485
-0.005478	-0.002482	-0.000454
-0.005496	-0.002482	-0.000454
-0.004980	-0.002306	-0.000418
-0.004958	-0.002286	-0.000415
-0.004403	-0.002091	-0.000376
-0.004347	-0.002054	-0.000370
-0.003760	-0.001843	-0.000329
-0.003679	-0.001792	-0.000320
-0.003069	-0.001568	-0.000276
-0.002969	-0.001507	-0.000266
-0.002343	-0.001273	-0.000220
-0.002234	-0.001205	-0.000209
-0.001600	-0.000965	-0.000162
-0.001488	-0.000893	-0.000150
-0.000855	-0.000651	-0.000104
-0.000749	-0.000578	-0.000092
-0.000123	-0.000337	-0.000045
-0.000029	-0.000267	-0.000034
0.000583	-0.000029	0.000012
0.000658	0.000035	0.000022
0.001249	0.000267	0.000066
0.001299	0.000323	0.000074
0.001864	0.000545	0.000117
0.001883	0.000591	0.000123
0.002417	0.000802	0.000163
0.002402	0.000834	0.000167
0.002901	0.001031	0.000204
0.002847	0.001049	0.000205
0.003309	0.001231	0.000240
0.003214	0.001232	0.000237
0.003636	0.001399	0.000269
0.003498	0.001383	0.000264
0.003879	0.001532	0.000292
0.003698	0.001498	0.000283
0.004037	0.001630	0.000308
0.003812	0.001577	0.000296
0.004110	0.001691	0.000318
0.003843	0.001621	0.000302
0.004102	0.001718	0.000321
0.003793	0.001630	0.000302
0.004015	0.001710	0.000318
0.003668	0.001604	0.000295
0.003854	0.001669	0.000308
0.003472	0.001548	0.000283
0.003627	0.001597	0.000293
0.003213	0.001462	0.000266
0.003341	0.001498	0.000274
0.002899	0.001349	0.000244
0.003003	0.001374	0.000249
0.002538	0.001214	0.000217
0.002623	0.001229	0.000221
0.002140	0.001060	0.000188
0.002211	0.001068	0.000191
0.001714	0.000891	0.000156
0.001775	0.000893	0.000157
0.001269	0.000711	0.000122
0.001326	0.000708	0.000123
0.000816	0.000523	0.000086
0.000874	0.000519	0.000087
0.000364	0.000333	0.000051
0.000426	0.000329	0.000052
-0.000078	0.000143	0.000016
-0.000007	0.000142	0.000017
-0.000503	-0.000042	-0.000018
-0.000419	-0.000039	-0.000016
-0.000901	-0.000219	-0.000051
-0.000801	-0.000211	-0.000047
-0.001267	-0.000385	-0.000081
-0.001148	-0.000369	-0.000076
-0.001595	-0.000536	-0.000108
-0.001453	-0.000513	-0.000102
-0.001880	-0.000671	-0.000132
-0.001714	-0.000639	-0.000124
-0.002117	-0.000788	-0.000153
-0.001926	-0.000745	-0.000143
-0.002305	-0.000885	-0.000170
-0.002087	-0.000832	-0.000158
-0.002442	-0.000961	-0.000183
-0.002197	-0.000897	-0.000169
-0.002527	-0.001015	-0.000192
-0.002255	-0.000940	-0.000175
-0.002561	-0.001048	-0.000197
-0.002263	-0.000961	-0.000178
-0.002546	-0.001059	-0.000198
-0.002223	-0.000962	-0.000177
-0.002484	-0.001050	-0.000195
-0.002138	-0.000943	-0.000173
-0.002378	-0.001021	-0.000189
-0.002010	-0.000904	-0.000165
-0.002232	-0.000975	-0.000179
-0.001845	-0.000849	-0.000153
-0.002052	-0.000911	-0.000167
-0.001648	-0.000778	-0.000139
-0.001841	-0.000834	-0.000151
-0.001424	-0.000693	-0.000123
-0.001607	-0.000744	-0.000134
-0.001178	-0.000598	-0.000105
-0.001354	-0.000644	-0.000115
-0.000917	-0.000494	-0.000085
-0.001088	-0.000537	-0.000095
-0.000646	-0.000384	-0.000064
-0.000815	-0.000425	-0.000074
-0.000371	-0.000270	-0.000043
-0.000541	-0.000311	-0.000053
-0.000097	-0.000155	-0.000022
-0.000271	-0.000196	-0.000031
0.000169	-0.000041	-0.000001
-0.000012	-0.000084	-0.000011
0.000424	0.000070	0.000020
0.000234	0.000025	0.000009
0.000662	0.000176	0.000039
0.000461	0.000127	0.000028
0.000879	0.000274	0.000057
0.000666	0.000221	0.000045
0.001072	0.000364	0.000073
0.000845	0.000305	0.000060
0.001239	0.000443	0.000087
0.000996	0.000378	0.000073
0.001377	0.000512	0.000099
0.001118	0.000440	0.000084
0.001485	0.000568	0.000109
0.001209	0.000489	0.000092
0.001561	0.000611	0.000116
0.001268	0.000526	0.000098
0.001606	0.000641	0.000121
0.001297	0.000549	0.000102
0.001621	0.000658	0.000124
0.001295	0.000559	0.000103
0.001606	0.000662	0.000124
0.001265	0.000557	0.000102
0.001563	0.000654	0.000122
0.001207	0.000543	0.000099
0.001494	0.000634	0.000117
0.001125	0.000517	0.000093
0.001401	0.000604	0.000111
0.001021	0.000481	0.000086
0.001288	0.000564	0.000103
0.000897	0.000436	0.000077
0.001158	0.000515	0.000094
0.000759	0.000384	0.000067
0.001014	0.000460	0.000083
0.000607	0.000325	0.000056
0.000859	0.000399	0.000072
0.000447	0.000261	0.000044
0.000698	0.000333	0.000059
0.000282	0.000194	0.000031
0.000533	0.000265	0.000047
0.000116	0.000125	0.000018
0.000368	0.000196	0.000034
-0.000049	0.000055	0.000005
0.000206	0.000127	0.000021
-0.000209	-0.000013	-0.000007
0.000051	0.000060	0.000009
-0.000361	-0.000080	-0.000019
-0.000095	-0.000005	-0.000003
-0.000503	-0.000143	-0.000031
-0.000230	-0.000065	-0.000014
-0.000632	-0.000201	-0.000041
-0.000350	-0.000121	-0.000024
-0.000746	-0.000254	-0.000051
-0.000454	-0.000170	-0.000033
-0.000843	-0.000301	-0.000059
-0.000542	-0.000213	-0.000040
-0.000923	-0.000341	-0.000066
-0.000611	-0.000248	-0.000047
-0.000984	-0.000373	-0.000072
-0.000662	-0.000276	-0.000051
-0.001027	-0.000397	-0.000076
-0.000694	-0.000297	-0.000055
-0.001051	-0.000414	-0.000079
-0.000707	-0.000309	-0.000057
-0.001056	-0.000422	-0.000080
-0.000702	-0.000313	-0.000057
-0.001043	-0.000424	-0.000080
-0.000680	-0.000310	-0.000056
-0.001014	-0.000417	-0.000078
-0.000642	-0.000300	-0.000054
-0.000970	-0.000404	-0.000075
-0.000589	-0.000283	-0.000050
-0.000912	-0.000384	-0.000071
-0.000523	-0.000260	-0.000046
-0.000841	-0.000359	-0.000066
-0.000446	-0.000232	-0.000040
-0.000761	-0.000329	-0.000061
-0.000360	-0.000199	-0.000034
-0.000673	-0.000295	-0.000054
-0.000267	-0.000163	-0.000027
-0.000579	-0.000257	-0.000047
-0.000170	-0.000124	-0.000020
-0.000481	-0.000218	-0.000039
-0.000070	-0.000083	-0.000012
-0.000381	-0.000177	-0.000032
0.000031	-0.000041	-0.000004
-0.000282	-0.000135	-0.000024
0.000131	0.000001	0.000004
-0.000186	-0.000094	-0.000016
0.000227	0.000042	0.000011
-0.000093	-0.000053	-0.000009
0.000318	0.000082	0.000019
-0.000007	-0.000015	-0.000002
0.000402	0.000120	0.000025
0.000072	0.000021	0.000004
0.000478	0.000154	0.000032
0.000143	0.000054	0.000010
0.000545	0.000186	0.000037
0.000203	0.000082	0.000015
0.000602	0.000213	0.000042
0.000254	0.000107	0.000020
0.000648	0.000236	0.000046
0.000293	0.000128	0.000023
0.000683	0.000254	0.000049
0.000321	0.000143	0.000026
0.000707	0.000268	0.000052
0.000337	0.000155	0.000028
0.000719	0.000277	0.000053
0.000342	0.000161	0.000029
0.000721	0.000282	0.000054
0.000337	0.000162	0.000029
0.000711	0.000282	0.000053
0.000321	0.000160	0.000028
