## Supplementary material for "Visualising joint force-velocity properties in musculoskeletal models": Code&Data: A03_FB_P03_s1_ctrqOutput.csv

-0.883067	-0.268006	-0.039267
-0.019414	-0.004703	-0.000668
-0.895070	-0.272904	-0.040023
-0.035406	-0.008527	-0.001181
-0.901966	-0.276149	-0.040559
-0.047703	-0.011298	-0.001525
-0.903787	-0.277803	-0.040875
-0.056494	-0.012932	-0.001694
-0.900289	-0.277898	-0.040970
-0.060976	-0.013409	-0.001688
-0.892512	-0.276536	-0.040855
-0.061549	-0.012705	-0.001510
-0.880397	-0.273810	-0.040539
-0.058338	-0.010869	-0.001167
-0.864358	-0.269825	-0.040036
-0.051553	-0.007976	-0.000674
-0.844871	-0.264710	-0.039363
-0.041481	-0.004121	-0.000044
-0.822461	-0.258610	-0.038540
-0.028478	0.000582	0.000705
-0.797684	-0.251671	-0.037588
-0.012951	0.005996	0.001551
-0.771110	-0.243968	-0.036536
0.004384	0.011902	0.002477
-0.742731	-0.235682	-0.035406
0.023266	0.018201	0.003461
-0.712679	-0.226995	-0.034221
0.042023	0.024639	0.004473
-0.681303	-0.218013	-0.033000
0.060201	0.031025	0.005485
-0.649239	-0.208884	-0.031763
0.077388	0.037189	0.006470
-0.617122	-0.199763	-0.030531
0.093224	0.042983	0.007403
-0.585562	-0.190807	-0.029322
0.107395	0.048274	0.008263
-0.555131	-0.182163	-0.028154
0.119638	0.052945	0.009029
-0.526349	-0.173968	-0.027044
0.129739	0.056901	0.009685
-0.499674	-0.166344	-0.026007
0.137537	0.060065	0.010215
-0.475493	-0.159398	-0.025057
0.142920	0.062380	0.010611
-0.454114	-0.153220	-0.024206
0.145825	0.063810	0.010865
-0.435769	-0.147880	-0.023464
0.146240	0.064340	0.010975
-0.420607	-0.143428	-0.022839
0.144199	0.063974	0.010941
-0.408699	-0.139897	-0.022336
0.139784	0.062736	0.010767
-0.400041	-0.137297	-0.021958
0.133117	0.060666	0.010459
-0.394560	-0.135619	-0.021706
0.124362	0.057820	0.010025
-0.392117	-0.134838	-0.021578
0.113721	0.054267	0.009478
-0.392516	-0.134908	-0.021568
0.101425	0.050088	0.008830
-0.395513	-0.135771	-0.021671
0.086044	0.045317	0.008091
-0.399083	-0.137216	-0.021872
0.071327	0.040045	0.007280
-0.406464	-0.139360	-0.022165
0.055783	0.034509	0.006411
-0.415489	-0.142085	-0.022539
0.039726	0.028769	0.005503
-0.425806	-0.145264	-0.022981
0.023471	0.022915	0.004573
-0.437052	-0.148784	-0.023475
0.005476	0.017019	0.003634
-0.446939	-0.152409	-0.024002
-0.010174	0.011091	0.002700
-0.458768	-0.156170	-0.024551
-0.025378	0.005412	0.001790
-0.470083	-0.159962	-0.025108
-0.039972	-0.000002	0.000916
-0.480605	-0.163644	-0.025655
-0.056398	-0.005348	0.000081
-0.487186	-0.166710	-0.026166
-0.068948	-0.010195	-0.000698
-0.495429	-0.169686	-0.026638
-0.080160	-0.014576	-0.001415
-0.504780	-0.172451	-0.027064
-0.090054	-0.018440	-0.002057
-0.509501	-0.174573	-0.027421
-0.095321	-0.021535	-0.002614
-0.515701	-0.176536	-0.027723
-0.098709	-0.023922	-0.003077
-0.517339	-0.177857	-0.027951
-0.103134	-0.025941	-0.003456
-0.517188	-0.178532	-0.028098
-0.108883	-0.027695	-0.003757
-0.515243	-0.178554	-0.028159
-0.111708	-0.028629	-0.003967
-0.505306	-0.177500	-0.028113
-0.113492	-0.029471	-0.004112
-0.500465	-0.176277	-0.027993
-0.110137	-0.029409	-0.004161
-0.493456	-0.174517	-0.027799
-0.105045	-0.028666	-0.004123
-0.484985	-0.172349	-0.027535
-0.101171	-0.027439	-0.004010
-0.472191	-0.169551	-0.027193
-0.092926	-0.025826	-0.003829
-0.461333	-0.166470	-0.026800
-0.083360	-0.023648	-0.003577
-0.455429	-0.163363	-0.026376
-0.070652	-0.020949	-0.003253
-0.438370	-0.159726	-0.025897
-0.058964	-0.017836	-0.002879
-0.425276	-0.156108	-0.025397
-0.046486	-0.014514	-0.002464
-0.411860	-0.152328	-0.024877
-0.033410	-0.011005	-0.002015
-0.398323	-0.148478	-0.024347
-0.019921	-0.007357	-0.001541
-0.384861	-0.144630	-0.023816
-0.006200	-0.003622	-0.001052
-0.371661	-0.140852	-0.023295
0.002883	-0.000322	-0.000576
-0.353824	-0.136595	-0.022757
0.016535	0.003225	-0.000101
-0.341419	-0.132922	-0.022261
0.029751	0.006733	0.000368
-0.329563	-0.129480	-0.021795
0.038239	0.009814	0.000801
-0.313977	-0.125835	-0.021333
0.050279	0.012768	0.001206
-0.307436	-0.122945	-0.020938
0.065560	0.015974	0.001605
-0.302638	-0.120885	-0.020616
0.080954	0.019352	0.001999
-0.298811	-0.119295	-0.020361
0.095509	0.022576	0.002372
-0.295208	-0.117967	-0.020164
0.105115	0.025406	0.002705
-0.289431	-0.116939	-0.020019
0.117377	0.027802	0.002997
-0.283792	-0.116027	-0.019922
0.120861	0.029627	0.003230
-0.275668	-0.115148	-0.019853
0.120599	0.030126	0.003367
-0.271831	-0.114406	-0.019819
0.126058	0.031087	0.003491
-0.268910	-0.114109	-0.019835
0.130840	0.031906	0.003582
-0.270391	-0.114250	-0.019906
0.138764	0.032824	0.003660
-0.269042	-0.114889	-0.020028
0.132854	0.032820	0.003667
-0.258230	-0.114577	-0.020113
0.130739	0.032234	0.003616
-0.256998	-0.114696	-0.020235
0.132293	0.031792	0.003555
-0.250884	-0.114769	-0.020360
0.134965	0.031570	0.003486
-0.255461	-0.115719	-0.020547
0.141549	0.031745	0.003440
-0.264859	-0.117433	-0.020795
0.149329	0.032608	0.003445
-0.268573	-0.119707	-0.021088
0.149474	0.033122	0.003443
-0.259861	-0.120357	-0.021299
0.146366	0.032394	0.003379
-0.258109	-0.120656	-0.021486
0.152977	0.032429	0.003360
-0.269907	-0.122068	-0.021738
0.167821	0.033622	0.003429
-0.288299	-0.125078	-0.022089
0.183334	0.035850	0.003600
-0.289930	-0.127269	-0.022400
0.191586	0.038001	0.003799
-0.291621	-0.129687	-0.022720
0.188327	0.039471	0.003988
-0.279192	-0.129753	-0.022899
0.176928	0.039134	0.004084
-0.268389	-0.128653	-0.022971
0.179057	0.039851	0.004229
-0.262546	-0.128460	-0.023048
0.181083	0.040555	0.004387
-0.255014	-0.127761	-0.023065
0.172628	0.039805	0.004476
-0.233554	-0.125297	-0.022931
0.166781	0.039872	0.004580
-0.238849	-0.124214	-0.022837
0.194675	0.043197	0.004898
-0.246217	-0.125366	-0.022857
0.200388	0.045504	0.005209
-0.242259	-0.123433	-0.022715
0.210408	0.047586	0.005529
-0.221020	-0.121106	-0.022501
0.211757	0.048971	0.005806
-0.204040	-0.118819	-0.022257
0.211206	0.050255	0.006076
-0.210368	-0.117918	-0.022072
0.232741	0.053615	0.006494
-0.229490	-0.118497	-0.021988
0.245353	0.057707	0.006994
-0.237566	-0.118254	-0.021871
0.268340	0.062158	0.007560
-0.238365	-0.119118	-0.021820
0.309806	0.069673	0.008354
-0.248693	-0.120019	-0.021840
0.353796	0.077360	0.009228
-0.249953	-0.121863	-0.021949
0.358224	0.082634	0.010000
-0.274306	-0.124134	-0.022130
0.403315	0.091579	0.011041
-0.262465	-0.124960	-0.022265
0.422207	0.097767	0.011955
-0.273537	-0.126926	-0.022494
0.451450	0.104938	0.012952
-0.299182	-0.130484	-0.022860
0.455686	0.110580	0.013888
-0.278735	-0.129598	-0.022974
0.476365	0.116367	0.014819
-0.296367	-0.132053	-0.023288
0.494986	0.122464	0.015769
-0.256110	-0.129766	-0.023328
0.454654	0.122892	0.016325
-0.231227	-0.126456	-0.023245
0.475413	0.126052	0.016977
-0.217685	-0.124581	-0.023200
0.475156	0.128184	0.017504
-0.200392	-0.122857	-0.023131
0.487709	0.131601	0.018061
-0.200470	-0.122489	-0.023141
0.498651	0.134450	0.018572
-0.189823	-0.121051	-0.023092
0.498133	0.136287	0.018988
-0.195272	-0.121336	-0.023129
0.512260	0.139317	0.019461
-0.215328	-0.123409	-0.023291
0.520167	0.142505	0.019953
-0.204332	-0.122899	-0.023335
0.533200	0.145711	0.020439
-0.214120	-0.125001	-0.023536
0.549293	0.150127	0.021007
-0.218131	-0.126615	-0.023760
0.530575	0.150966	0.021385
-0.182638	-0.123513	-0.023696
0.533313	0.151493	0.021688
-0.207514	-0.125119	-0.023865
0.566159	0.156577	0.022237
-0.223357	-0.127839	-0.024139
0.578974	0.160393	0.022767
-0.232111	-0.130878	-0.024469
0.594648	0.164567	0.023355
-0.230317	-0.132358	-0.024748
0.591421	0.167364	0.023869
-0.218967	-0.132581	-0.024959
0.586056	0.168287	0.024277
-0.206582	-0.131141	-0.025041
0.579730	0.168870	0.024607
-0.196416	-0.130593	-0.025106
0.566118	0.168444	0.024844
-0.173024	-0.127414	-0.024970
0.567816	0.168512	0.025044
-0.180734	-0.127254	-0.024944
0.568094	0.169120	0.025259
-0.177798	-0.126122	-0.024845
0.577626	0.170858	0.025527
-0.200477	-0.128356	-0.024925
0.592098	0.174287	0.025941
-0.193944	-0.128231	-0.024920
0.596516	0.176849	0.026334
-0.183628	-0.127499	-0.024875
0.575804	0.176097	0.026551
-0.188564	-0.126750	-0.024791
0.597411	0.178934	0.026959
-0.211944	-0.129006	-0.024871
0.619499	0.183896	0.027531
-0.214640	-0.130304	-0.024951
0.623660	0.186698	0.028051
-0.215506	-0.130577	-0.024987
0.627717	0.190224	0.028617
-0.209224	-0.129890	-0.024969
0.638157	0.192995	0.029165
-0.205175	-0.129035	-0.024925
0.640683	0.195570	0.029686
-0.192545	-0.127567	-0.024814
0.627216	0.195920	0.030069
-0.176872	-0.124706	-0.024572
0.639068	0.198172	0.030512
-0.175872	-0.123241	-0.024373
0.628357	0.198927	0.030858
-0.162897	-0.120655	-0.024073
0.642236	0.201270	0.031272
-0.174362	-0.120543	-0.023899
0.665880	0.205798	0.031828
-0.175395	-0.120240	-0.023757
0.678312	0.209560	0.032386
-0.172762	-0.119878	-0.023634
0.679973	0.211964	0.032892
-0.184356	-0.120257	-0.023562
0.686532	0.215427	0.033467
-0.177725	-0.119414	-0.023437
0.697764	0.218866	0.034052
-0.173334	-0.118580	-0.023322
0.706737	0.221953	0.034621
-0.170381	-0.117818	-0.023212
0.714759	0.225091	0.035187
-0.178120	-0.118251	-0.023177
0.717673	0.227697	0.035736
-0.170688	-0.117063	-0.023058
0.725943	0.230726	0.036289
-0.168585	-0.116779	-0.022983
0.728637	0.233085	0.036802
-0.168905	-0.116408	-0.022907
0.738133	0.236122	0.037344
-0.174584	-0.116650	-0.022879
0.752637	0.239698	0.037925
-0.174240	-0.117032	-0.022880
0.751327	0.241959	0.038437
-8.807056	-1.219204	-0.074674
-8.582427	-0.708316	0.038006
-15.046188	-2.146799	-0.092727
-16.961011	-1.913327	0.026975
-20.864838	-3.047269	-0.111936
-22.657610	-2.983344	0.013803
-26.390878	-4.081054	-0.128959
-27.972533	-3.964535	0.011738
-30.951780	-4.989688	-0.137617
-32.336406	-4.795644	0.015560
-27.590342	-4.249761	-0.107702
-26.255420	-3.784899	0.012398
-23.634224	-3.535402	-0.072034
-21.468540	-2.924759	0.014102
-19.391440	-2.709732	-0.041249
-17.073389	-2.124980	0.019652
-15.107301	-1.879341	-0.015961
-12.855137	-1.339034	0.031826
-10.941104	-1.112091	-0.006372
-8.820082	-0.572232	0.055246
-7.055414	-0.472896	-0.015495
-4.978940	0.154612	0.086769
-3.436828	0.056005	-0.038189
-1.344308	0.837084	0.121975
-0.183871	0.489167	-0.065257
2.001088	1.452097	0.157496
2.649045	0.861915	-0.085732
5.003219	2.014308	0.192247
5.256638	1.227685	-0.096986
7.644330	2.487561	0.222874
7.575346	1.573898	-0.093881
9.994950	2.892194	0.246942
9.603049	1.898840	-0.078500
11.979498	3.205270	0.262766
11.392328	2.208850	-0.051463
13.551682	3.410853	0.266580
12.880673	2.482385	-0.016471
14.838028	3.526611	0.259696
14.014754	2.690844	0.021298
15.704261	3.537859	0.240688
14.914198	2.862745	0.060779
16.175607	3.460812	0.216286
15.572301	2.978401	0.096067
16.328927	3.330299	0.193254
15.850638	2.997965	0.120653
16.218197	3.163308	0.173998
15.773628	2.920808	0.131841
15.873459	2.964379	0.156663
15.384297	2.757980	0.126898
15.247294	2.729729	0.138540
14.801459	2.555347	0.118605
14.421692	2.431964	0.111950
13.952178	2.264217	0.095607
13.472505	2.104765	0.083112
12.926253	1.922505	0.067103
12.356387	1.739673	0.052428
11.742784	1.544141	0.036104
11.151986	1.355727	0.020912
10.498495	1.151192	0.004444
9.826628	0.945637	-0.011452
9.191775	0.756572	-0.023686
8.534947	0.557209	-0.037931
7.893143	0.368397	-0.049165
7.260189	0.173410	-0.063492
6.680328	0.000457	-0.073028
6.075525	-0.190053	-0.087137
5.553549	-0.347340	-0.095073
5.041311	-0.517326	-0.108370
4.583672	-0.654408	-0.114834
4.140257	-0.794493	-0.126972
3.805456	-0.889847	-0.131844
3.412095	-1.010346	-0.143476
3.080948	-1.092331	-0.146888
2.708152	-1.197712	-0.157383
2.395141	-1.265727	-0.159403
2.049377	-1.355560	-0.168167
1.755015	-1.410867	-0.168813
1.427687	-1.486328	-0.175571
1.159502	-1.527812	-0.174839
0.854427	-1.588588	-0.179383
0.612723	-1.616403	-0.177161
0.335592	-1.660674	-0.179513
0.114358	-1.675903	-0.175938
-0.130991	-1.704076	-0.176034
-0.333223	-1.707663	-0.171243
-0.552447	-1.720663	-0.169184
-0.732089	-1.712894	-0.163122
-0.919173	-1.709711	-0.159098
-1.071715	-1.689155	-0.151837
-1.237224	-1.673646	-0.146140
-1.354723	-1.639963	-0.137674
-1.490670	-1.612322	-0.130609
-1.586581	-1.568153	-0.121030
-1.689796	-1.528998	-0.112778
-1.760016	-1.474968	-0.102302
-1.838677	-1.426470	-0.093078
-1.888425	-1.365512	-0.081983
-1.931141	-1.306279	-0.071821
-1.960344	-1.240324	-0.060371
-1.968232	-1.172726	-0.049487
-1.975478	-1.101915	-0.037861
-1.971297	-1.030127	-0.026628
-1.944530	-0.954789	-0.014915
-1.933946	-0.881410	-0.003590
-1.868371	-0.798687	0.008244
-1.862942	-0.730577	0.018511
-1.760172	-0.643013	0.030193
-1.757994	-0.578318	0.039528
-1.648597	-0.489734	0.051093
-1.597980	-0.422200	0.059637
-1.486523	-0.338465	0.070476
-1.424865	-0.272505	0.078198
-1.307108	-0.190714	0.088359
-1.261057	-0.132133	0.094941
-1.110781	-0.049488	0.104395
-1.070358	0.000414	0.109524
-0.927129	0.079915	0.118404
-0.865107	0.126727	0.122210
-0.721773	0.200139	0.130171
-0.668923	0.240541	0.132656
-0.524051	0.308609	0.139569
-0.452292	0.344436	0.140830
-0.331350	0.402957	0.146458
-0.251873	0.435295	0.146762
-0.147084	0.483003	0.150772
-0.064076	0.512160	0.150343
0.041412	0.552243	0.152878
0.083513	0.569150	0.151248
0.202073	0.606284	0.152922
0.244652	0.615159	0.149949
0.352013	0.645837	0.150760
0.377921	0.647150	0.146679
0.490991	0.673137	0.146656
0.493770	0.664102	0.141374
0.602047	0.686172	0.140990
0.601088	0.670547	0.134487
0.696455	0.686591	0.133511
0.661458	0.661431	0.126159
0.777543	0.677164	0.124921
0.727029	0.644398	0.116592
0.828926	0.655945	0.115192
0.772392	0.617530	0.106027
0.860494	0.625216	0.104539
0.787456	0.581197	0.094745
0.858617	0.585025	0.093097
0.801640	0.540693	0.083107
0.861451	0.540592	0.081083
0.783446	0.491851	0.070901
0.832563	0.489491	0.068868
0.764854	0.440578	0.058596
0.775576	0.431657	0.056267
0.730737	0.386848	0.046445
0.733843	0.373953	0.043536
0.647180	0.326252	0.034333
0.681527	0.316559	0.031403
0.570850	0.265056	0.022134
0.590524	0.255401	0.019697
0.506805	0.207319	0.010584
0.495345	0.194522	0.008331
0.424195	0.149930	-0.000171
0.403626	0.135747	-0.002462
0.333141	0.094111	-0.010182
0.301726	0.078676	-0.012457
0.250817	0.042772	-0.019244
0.208944	0.025892	-0.021465
0.141904	-0.007514	-0.027292
0.117290	-0.021771	-0.029313
0.051889	-0.052614	-0.034366
0.019640	-0.066292	-0.036005
-0.044655	-0.093158	-0.040194
-0.053734	-0.102571	-0.041431
-0.156084	-0.131960	-0.044963
-0.123497	-0.132290	-0.045286
-0.248249	-0.163986	-0.048693
-0.196354	-0.156754	-0.047746
-0.332727	-0.190161	-0.051158
-0.266535	-0.175623	-0.048881
-0.376126	-0.206202	-0.052377
-0.333459	-0.190409	-0.048942
-0.431209	-0.217745	-0.052123
-0.379020	-0.197978	-0.047996
-0.467043	-0.221823	-0.050679
-0.433138	-0.202135	-0.046004
-0.511114	-0.222131	-0.048044
-0.451731	-0.197749	-0.042981
-0.539224	-0.217353	-0.044576
-0.479432	-0.189887	-0.038942
-0.544792	-0.205660	-0.040268
-0.496504	-0.178425	-0.034215
-0.545939	-0.189726	-0.035093
-0.496832	-0.161587	-0.028898
-0.534414	-0.169799	-0.029335
-0.489165	-0.141710	-0.023065
-0.525148	-0.147689	-0.023087
-0.467268	-0.117890	-0.016809
-0.512043	-0.123688	-0.016591
-0.444417	-0.091824	-0.010239
-0.482157	-0.096959	-0.009941
-0.405788	-0.063684	-0.003541
-0.451472	-0.069299	-0.003282
-0.375082	-0.035605	0.003158
-0.406796	-0.039785	0.003326
-0.328014	-0.006391	0.009665
-0.364821	-0.010966	0.009717
-0.286223	0.021869	0.015909
-0.316062	0.017483	0.015766
-0.238792	0.049502	0.021747
-0.271131	0.044135	0.021360
-0.189586	0.076163	0.027097
-0.210401	0.070579	0.026402
-0.140699	0.100506	0.031840
-0.172676	0.092803	0.030831
-0.087357	0.123142	0.035984
-0.133182	0.112426	0.034527
-0.036547	0.143408	0.039474
-0.091691	0.129333	0.037455
0.011302	0.160935	0.042270
-0.048144	0.143728	0.039594
0.052870	0.174876	0.044324
-0.017359	0.153705	0.040967
0.094131	0.186140	0.045669
0.018389	0.161388	0.041556
0.127818	0.193715	0.046269
0.054490	0.166486	0.041434
0.148873	0.196744	0.046107
0.079095	0.167897	0.040695
0.170152	0.197066	0.045227
0.099913	0.166440	0.039345
0.178878	0.193436	0.043700
0.120924	0.162959	0.037465
0.190519	0.187599	0.041551
0.127896	0.155832	0.035101
0.196609	0.179329	0.038923
0.130776	0.146438	0.032278
0.197634	0.168828	0.035906
0.135856	0.135789	0.029085
0.193333	0.156228	0.032525
0.131258	0.122842	0.025632
0.182932	0.141890	0.028896
0.129328	0.109679	0.021993
0.171826	0.126408	0.025027
0.115781	0.094476	0.018257
0.159685	0.110750	0.021102
0.095831	0.077878	0.014397
0.139379	0.094036	0.017215
0.078630	0.061747	0.010548
0.118604	0.077348	0.013361
0.058644	0.045474	0.006782
0.095378	0.060720	0.009618
0.036030	0.029379	0.003154
0.073143	0.044809	0.006046
0.014670	0.014007	-0.000299
0.049227	0.029399	0.002678
-0.010241	-0.001004	-0.003515
0.026193	0.014745	-0.000546
-0.031633	-0.014489	-0.006399
-0.000637	-0.000136	-0.003626
-0.054097	-0.026628	-0.008945
-0.020577	-0.013265	-0.006469
-0.073394	-0.037661	-0.011261
-0.041141	-0.025222	-0.009002
-0.092956	-0.047702	-0.013298
-0.058090	-0.035408	-0.011180
-0.109097	-0.056317	-0.015047
-0.072677	-0.043975	-0.012984
-0.123882	-0.063674	-0.016482
-0.085070	-0.050959	-0.014407
-0.134864	-0.069433	-0.017593
-0.094397	-0.056332	-0.015461
-0.144087	-0.073887	-0.018374
-0.101015	-0.060110	-0.016145
-0.149108	-0.076738	-0.018834
-0.104657	-0.062406	-0.016484
-0.151073	-0.078246	-0.018981
-0.105385	-0.063418	-0.016503
-0.148892	-0.078282	-0.018830
-0.103534	-0.063176	-0.016236
-0.144444	-0.077131	-0.018405
-0.098046	-0.061595	-0.015713
-0.137755	-0.074903	-0.017751
-0.089722	-0.058845	-0.014963
-0.128096	-0.071639	-0.016905
-0.079018	-0.055137	-0.014028
-0.115466	-0.067428	-0.015902
-0.066131	-0.050634	-0.012952
-0.100918	-0.062521	-0.014782
-0.050862	-0.045429	-0.011775
-0.084657	-0.056962	-0.013549
-0.034388	-0.039363	-0.010416
-0.068051	-0.050575	-0.012117
-0.017565	-0.032503	-0.008873
-0.051347	-0.043531	-0.010532
-0.000671	-0.025047	-0.007191
-0.034710	-0.036018	-0.008836
0.015837	-0.017199	-0.005414
-0.018353	-0.028200	-0.007071
0.031652	-0.009167	-0.003585
-0.002861	-0.020285	-0.005276
0.046500	-0.001123	-0.001745
0.011618	-0.012443	-0.003489
0.060157	0.006765	0.000069
0.024824	-0.004812	-0.001743
0.072585	0.014332	0.001820
0.036425	0.002552	-0.000031
0.083507	0.021358	0.003449
0.046309	0.009505	0.001610
0.092444	0.027781	0.004964
0.054621	0.015867	0.003121
0.099614	0.033528	0.006337
0.060998	0.021485	0.004477
0.104806	0.038500	0.007548
0.065472	0.026276	0.005656
0.108089	0.042632	0.008580
0.068148	0.030192	0.006641
0.109454	0.045871	0.009419
0.068619	0.033128	0.007421
0.109087	0.048210	0.010058
0.067619	0.035145	0.007989
0.106889	0.049608	0.010493
0.064755	0.036187	0.008344
0.103285	0.050117	0.010725
0.060298	0.036286	0.008489
0.098163	0.049741	0.010760
0.054350	0.035479	0.008430
0.091635	0.048524	0.010604
0.047207	0.033839	0.008181
0.083913	0.046528	0.010272
0.039090	0.031451	0.007755
0.075192	0.043818	0.009777
0.030092	0.028384	0.007171
0.065801	0.040508	0.009138
0.020487	0.024739	0.006448
0.055926	0.036679	0.008374
0.010405	0.020612	0.005607
0.045671	0.032433	0.007507
0.000142	0.016111	0.004672
0.035383	0.027882	0.006559
-0.010095	0.011347	0.003666
0.025166	0.023127	0.005555
-0.020061	0.006431	0.002613
0.015189	0.018264	0.004515
-0.029662	0.001469	0.001535
0.005776	0.013415	0.003463
-0.038598	-0.003435	0.000457
-0.003014	0.008645	0.002419
-0.046824	-0.008196	-0.000602
-0.010885	0.004043	0.001399
-0.054289	-0.012718	-0.001618
-0.017837	-0.000324	0.000416
-0.060673	-0.016893	-0.002568
-0.023735	-0.004382	-0.000514
-0.066011	-0.020686	-0.003441
-0.028487	-0.008041	-0.001371
-0.070290	-0.024050	-0.004229
-0.032066	-0.011234	-0.002135
-0.073308	-0.026921	-0.004920
-0.034516	-0.013927	-0.002797
-0.075212	-0.029275	-0.005505
-0.035768	-0.016075	-0.003347
-0.075899	-0.031080	-0.005978
-0.035861	-0.017663	-0.003780
-0.075493	-0.032330	-0.006334
-0.034810	-0.018675	-0.004091
-0.074069	-0.033033	-0.006572
-0.032749	-0.019121	-0.004280
-0.071623	-0.033188	-0.006693
-0.029758	-0.019019	-0.004350
-0.068209	-0.032813	-0.006700
-0.025939	-0.018399	-0.004305
-0.064032	-0.031947	-0.006598
-0.021317	-0.017284	-0.004150
-0.059146	-0.030627	-0.006394
-0.016096	-0.015731	-0.003895
-0.053701	-0.028898	-0.006098
-0.010374	-0.013785	-0.003549
-0.047864	-0.026820	-0.005719
-0.004322	-0.011507	-0.003124
-0.041681	-0.024442	-0.005270
0.001977	-0.008955	-0.002632
-0.035362	-0.021830	-0.004761
0.008349	-0.006193	-0.002087
-0.029033	-0.019049	-0.004208
0.014652	-0.003287	-0.001501
-0.022698	-0.016150	-0.003621
0.020739	-0.000316	-0.000889
-0.016604	-0.013200	-0.003015
0.026565	0.002674	-0.000264
-0.010854	-0.010262	-0.002402
0.032026	0.005619	0.000361
-0.005555	-0.007392	-0.001795
0.037046	0.008465	0.000974
-0.000816	-0.004645	-0.001204
0.041533	0.011155	0.001561
0.003334	-0.002063	-0.000639
0.045314	0.013629	0.002112
0.006883	0.000318	-0.000110
0.048572	0.015873	0.002619
0.009608	0.002432	0.000373
0.051168	0.017856	0.003075
0.011507	0.004241	0.000801
0.053052	0.019549	0.003474
0.012845	0.005753	0.001169
0.054210	0.020922	0.003810
0.013355	0.006923	0.001471
0.054731	0.021978	0.004081
0.013110	0.007744	0.001704
0.054553	0.022699	0.004283
0.012287	0.008233	0.001867
0.053695	0.023082	0.004416
0.010724	0.008372	0.001959
0.052268	0.023146	0.004482
0.008707	0.008196	0.001982
0.050306	0.022900	0.004481
0.006117	0.007705	0.001939
0.047880	0.022366	0.004417
0.003124	0.006931	0.001833
0.045025	0.021564	0.004295
-0.000213	0.005903	0.001669
0.041819	0.020522	0.004120
-0.003830	0.004652	0.001453
0.038351	0.019273	0.003897
-0.007654	0.003208	0.001192
0.034700	0.017853	0.003633
-0.011547	0.001618	0.000894
0.030936	0.016296	0.003336
-0.015441	-0.000084	0.000566
0.027136	0.014638	0.003013
-0.019308	-0.001860	0.000215
0.023432	0.012921	0.002671
-0.023030	-0.003670	-0.000149
0.019828	0.011176	0.002319
-0.026613	-0.005482	-0.000520
0.016475	0.009449	0.001964
-0.029897	-0.007255	-0.000890
0.013346	0.007764	0.001612
-0.032937	-0.008963	-0.001251
0.010542	0.006156	0.001271
-0.035619	-0.010570	-0.001596
0.008148	0.004659	0.000947
-0.037925	-0.012051	-0.001920
0.006108	0.003289	0.000645
-0.039839	-0.013384	-0.002217
0.004533	0.002076	0.000370
-0.041381	-0.014555	-0.002483
0.003419	0.001041	0.000128
-0.042472	-0.015546	-0.002715
0.002725	0.000191	-0.000078
-0.043144	-0.016344	-0.002909
0.002455	-0.000463	-0.000247
-0.043381	-0.016945	-0.003063
0.002640	-0.000912	-0.000374
-0.043212	-0.017348	-0.003178
0.003187	-0.001162	-0.000461
-0.042663	-0.017552	-0.003251
0.004159	-0.001207	-0.000507
-0.041764	-0.017567	-0.003285
0.005423	-0.001065	-0.000513
-0.040505	-0.017392	-0.003280
0.006995	-0.000744	-0.000480
-0.039008	-0.017050	-0.003238
0.008831	-0.000254	-0.000411
-0.037243	-0.016550	-0.003163
0.010856	0.000383	-0.000309
-0.035294	-0.015911	-0.003056
0.013066	0.001153	-0.000177
-0.033196	-0.015152	-0.002922
0.015369	0.002030	-0.000019
-0.031011	-0.014296	-0.002765
0.017727	0.002995	0.000160
-0.028761	-0.013360	-0.002588
0.020097	0.004023	0.000356
-0.026509	-0.012370	-0.002397
0.022426	0.005093	0.000565
-0.024320	-0.011349	-0.002196
0.024692	0.006182	0.000781
-0.022199	-0.010316	-0.001989
0.026828	0.007266	0.001000
-0.020223	-0.009294	-0.001781
0.028813	0.008325	0.001218
-0.018429	-0.008306	-0.001577
0.030623	0.009343	0.001430
-0.016816	-0.007364	-0.001379
0.032244	0.010301	0.001634
-0.015446	-0.006495	-0.001193
0.033629	0.011181	0.001825
-0.014307	-0.005706	-0.001021
0.034768	0.011972	0.001999
-0.013422	-0.005013	-0.000865
0.035662	0.012663	0.002156
-0.012806	-0.004427	-0.000729
0.036301	0.013247	0.002292
-0.012466	-0.003957	-0.000615
0.036715	0.013721	0.002406
-0.012408	-0.003607	-0.000523
0.036868	0.014076	0.002497
-0.012592	-0.003379	-0.000455
0.036768	0.014312	0.002563
-0.013038	-0.003273	-0.000412
0.036461	0.014434	0.002607
-0.013666	-0.003282	-0.000392
0.035918	0.014439	0.002626
-0.014506	-0.003403	-0.000396
0.035209	0.014338	0.002623
-0.015523	-0.003632	-0.000422
0.034323	0.014135	0.002598
-0.016674	-0.003955	-0.000468
0.033280	0.013838	0.002554
-0.017924	-0.004362	-0.000534
0.032132	0.013460	0.002491
-0.019286	-0.004845	-0.000616
0.030915	0.013014	0.002412
-0.020707	-0.005390	-0.000714
0.029637	0.012510	0.002320
-0.022147	-0.005983	-0.000823
0.028334	0.011962	0.002218
-0.023577	-0.006610	-0.000941
0.027015	0.011382	0.002106
-0.024980	-0.007256	-0.001066
0.025735	0.010784	0.001989
-0.026328	-0.007910	-0.001196
0.024503	0.010181	0.001869
-0.027618	-0.008561	-0.001326
0.023381	0.009589	0.001749
-0.028799	-0.009194	-0.001455
0.022326	0.009014	0.001630
-0.029870	-0.009800	-0.001581
0.021398	0.008471	0.001516
-0.030809	-0.010366	-0.001701
0.020614	0.007970	0.001409
-0.031628	-0.010888	-0.001812
0.019975	0.007520	0.001310
-0.032297	-0.011354	-0.001914
0.019484	0.007126	0.001221
-0.032800	-0.011757	-0.002005
0.019133	0.006792	0.001143
-0.033127	-0.012092	-0.002083
0.018916	0.006521	0.001078
-0.033329	-0.012358	-0.002148
0.018888	0.006323	0.001026
-0.033375	-0.012554	-0.002199
0.018993	0.006194	0.000988
-0.033262	-0.012678	-0.002235
0.019233	0.006134	0.000963
-0.033029	-0.012732	-0.002258
0.019595	0.006143	0.000953
-0.032654	-0.012717	-0.002266
0.020067	0.006215	0.000956
-0.032166	-0.012638	-0.002261
0.020635	0.006347	0.000972
-0.031589	-0.012499	-0.002244
0.021289	0.006537	0.001000
-0.030912	-0.012306	-0.002215
0.022001	0.006773	0.001039
-0.030182	-0.012064	-0.002175
0.022768	0.007052	0.001087
-0.029398	-0.011782	-0.002126
0.023554	0.007365	0.001144
-0.028573	-0.011466	-0.002069
0.024356	0.007704	0.001207
-0.027742	-0.011125	-0.002006
0.025159	0.008063	0.001275
-0.026926	-0.010767	-0.001938
0.025952	0.008433	0.001348
-0.026139	-0.010400	-0.001867
0.026695	0.008807	0.001422
-0.025373	-0.010031	-0.001795
0.027419	0.009178	0.001497
-0.024675	-0.009670	-0.001723
0.028086	0.009539	0.001571
-0.024046	-0.009323	-0.001652
0.028674	0.009884	0.001643
-0.023477	-0.008996	-0.001585
0.029210	0.010206	0.001712
-0.023013	-0.008696	-0.001521
0.029665	0.010501	0.001776
-0.022639	-0.008428	-0.001463
0.030036	0.010766	0.001834
-0.022349	-0.008196	-0.001411
0.030301	0.010994	0.001886
-0.022144	-0.008001	-0.001367
0.030485	0.011181	0.001930
-0.022043	-0.007846	-0.001329
0.030585	0.011331	0.001967
-0.022042	-0.007735	-0.001300
0.030597	0.011441	0.001996
-0.022119	-0.007666	-0.001279
0.030541	0.011509	0.002017
-0.022296	-0.007640	-0.001267
0.030397	0.011538	0.002029
-0.022536	-0.007655	-0.001262
0.030194	0.011527	0.002034
-0.022849	-0.007709	-0.001266
0.029920	0.011481	0.002030
-0.023224	-0.007798	-0.001277
0.029600	0.011400	0.002020
-0.023651	-0.007921	-0.001295
0.029231	0.011289	0.002003
-0.024099	-0.008072	-0.001320
0.028822	0.011151	0.001980
-0.024595	-0.008248	-0.001350
0.028390	0.010990	0.001951
-0.025095	-0.008444	-0.001385
0.027942	0.010810	0.001918
-0.025601	-0.008655	-0.001424
0.027488	0.010617	0.001882
-0.026115	-0.008878	-0.001466
0.027042	0.010414	0.001843
-0.026603	-0.009105	-0.001510
0.026603	0.010206	0.001803
-0.027074	-0.009334	-0.001554
0.026187	0.009998	0.001761
-0.027530	-0.009561	-0.001599
0.025816	0.009796	0.001720
-0.027943	-0.009781	-0.001644
0.025465	0.009602	0.001680
-0.028300	-0.009989	-0.001687
0.025155	0.009418	0.001641
-0.028627	-0.010182	-0.001727
0.024898	0.009250	0.001605
-0.028890	-0.010358	-0.001765
0.024684	0.009099	0.001571
-0.029104	-0.010513	-0.001799
0.024521	0.008968	0.001542
-0.029260	-0.010647	-0.001829
0.024413	0.008858	0.001516
-0.029362	-0.010755	-0.001854
0.024365	0.008772	0.001495
-0.029405	-0.010840	-0.001875
0.024352	0.008709	0.001478
-0.029384	-0.010898	-0.001890
0.024385	0.008669	0.001466
-0.029322	-0.010930	-0.001901
0.024471	0.008652	0.001458
-0.029207	-0.010938	-0.001907
0.024594	0.008657	0.001456
-0.029056	-0.010923	-0.001908
0.024759	0.008686	0.001457
-0.028860	-0.010885	-0.001904
0.024954	0.008733	0.001463
-0.028640	-0.010827	-0.001896
0.025189	0.008801	0.001474
-0.028394	-0.010752	-0.001885
0.025436	0.008884	0.001488
-0.028128	-0.010661	-0.001869
0.025706	0.008983	0.001505
-0.027840	-0.010557	-0.001851
0.025968	0.009091	0.001524
-0.027541	-0.010440	-0.001830
0.026231	0.009206	0.001546
-0.027238	-0.010316	-0.001808
0.026507	0.009328	0.001570
-0.026947	-0.010187	-0.001783
0.026774	0.009454	0.001594
-0.026669	-0.010057	-0.001758
0.027026	0.009581	0.001620
-0.026404	-0.009927	-0.001733
0.027274	0.009706	0.001645
-0.026163	-0.009801	-0.001708
0.027492	0.009827	0.001670
-0.025952	-0.009681	-0.001683
0.027684	0.009942	0.001694
-0.025752	-0.009568	-0.001660
0.027858	0.010049	0.001717
-0.025587	-0.009464	-0.001638
0.027989	0.010145	0.001738
-0.025461	-0.009372	-0.001618
0.028114	0.010231	0.001757
-0.025379	-0.009295	-0.001601
0.028195	0.010304	0.001774
-0.025304	-0.009229	-0.001586
0.028239	0.010363	0.001788
-0.025282	-0.009178	-0.001574
0.028272	0.010410	0.001800
-0.025292	-0.009143	-0.001564
0.028278	0.010443	0.001809
-0.025335	-0.009125	-0.001558
0.028247	0.010463	0.001815
-0.025414	-0.009120	-0.001555
0.028198	0.010469	0.001819
-0.025513	-0.009130	-0.001554
0.028130	0.010464	0.001819
-0.025648	-0.009155	-0.001556
0.028043	0.010446	0.001818
-0.025796	-0.009192	-0.001561
0.027935	0.010418	0.001814
-0.025953	-0.009240	-0.001569
0.027810	0.010379	0.001808
-0.026123	-0.009297	-0.001578
0.027661	0.010330	0.001799
-0.026292	-0.009361	-0.001589
0.027503	0.010272	0.001789
-0.026459	-0.009431	-0.001601
