## Supplementary material for "Visualising joint force-velocity properties in musculoskeletal models": Code&Data: A03_FB_P03_s2_ctrqOutput.csv

0.330229	0.249307	0.048824
0.009997	0.010082	0.001860
0.333075	0.249149	0.048901
0.018557	0.018291	0.003444
0.334281	0.248340	0.048775
0.025594	0.024921	0.004760
0.333835	0.246614	0.048432
0.031066	0.030113	0.005812
0.331758	0.243866	0.047870
0.034977	0.033953	0.006604
0.328104	0.240083	0.047095
0.037372	0.036512	0.007143
0.322960	0.235306	0.046118
0.038327	0.037869	0.007441
0.316443	0.229612	0.044955
0.037950	0.038117	0.007514
0.308695	0.223099	0.043627
0.036376	0.037363	0.007381
0.299883	0.215886	0.042156
0.033762	0.035731	0.007066
0.290191	0.208101	0.040568
0.030282	0.033355	0.006594
0.279855	0.199884	0.038890
0.026080	0.030374	0.005993
0.268998	0.191375	0.037149
0.021437	0.026942	0.005294
0.257870	0.182715	0.035375
0.016510	0.023207	0.004525
0.246677	0.174043	0.033594
0.011495	0.019318	0.003718
0.235620	0.165497	0.031835
0.006587	0.015417	0.002900
0.224893	0.157203	0.030122
0.001967	0.011641	0.002102
0.214673	0.149279	0.028481
-0.002192	0.008117	0.001347
0.205100	0.141831	0.026932
-0.005713	0.004962	0.000661
0.196305	0.134948	0.025496
-0.008444	0.002277	0.000064
0.188417	0.128709	0.024187
-0.010149	0.000158	-0.000425
0.181423	0.123136	0.023004
-0.011004	-0.001295	-0.000777
0.175675	0.118252	0.021962
-0.010813	-0.002016	-0.000986
0.171104	0.114132	0.021075
-0.009538	-0.002002	-0.001049
0.167754	0.110828	0.020351
-0.007166	-0.001261	-0.000966
0.165647	0.108367	0.019795
-0.003708	0.000189	-0.000740
0.164781	0.106748	0.019408
0.000807	0.002322	-0.000377
0.165114	0.105916	0.019190
0.006346	0.005119	0.000115
0.166543	0.105848	0.019132
0.012894	0.008529	0.000726
0.168996	0.106478	0.019212
0.020373	0.012526	0.001458
0.172388	0.107731	0.019418
0.028690	0.017051	0.002297
0.176617	0.109533	0.019735
0.037745	0.022037	0.003229
0.181574	0.111804	0.020148
0.047672	0.027410	0.004238
0.186881	0.114446	0.020638
0.057858	0.033099	0.005308
0.192936	0.117391	0.021191
0.068433	0.038990	0.006420
0.199352	0.120558	0.021787
0.079273	0.045003	0.007556
0.206005	0.123857	0.022410
0.090254	0.051052	0.008699
0.212777	0.127201	0.023041
0.101258	0.057055	0.009832
0.219551	0.130510	0.023665
0.112171	0.062931	0.010937
0.226220	0.133707	0.024265
0.122888	0.068607	0.012000
0.232686	0.136722	0.024827
0.133312	0.074014	0.013007
0.238862	0.139492	0.025338
0.143357	0.079091	0.013945
0.244672	0.141964	0.025786
0.152951	0.083788	0.014803
0.250054	0.144090	0.026162
0.162034	0.088060	0.015574
0.254960	0.145835	0.026458
0.170557	0.091876	0.016249
0.259354	0.147172	0.026668
0.178490	0.095212	0.016825
0.263216	0.148082	0.026789
0.185811	0.098053	0.017298
0.266538	0.148558	0.026819
0.192517	0.100397	0.017667
0.269327	0.148601	0.026758
0.198614	0.102248	0.017934
0.271600	0.148219	0.026608
0.204122	0.103619	0.018101
0.273386	0.147430	0.026372
0.209072	0.104531	0.018173
0.274725	0.146259	0.026056
0.213503	0.105014	0.018156
0.275664	0.144737	0.025665
0.217465	0.105101	0.018057
0.276258	0.142900	0.025208
0.221013	0.104832	0.017884
0.276569	0.140789	0.024694
0.224210	0.104251	0.017647
0.276661	0.138447	0.024130
0.227121	0.103403	0.017355
0.276602	0.135922	0.023527
0.229813	0.102339	0.017019
0.276460	0.133260	0.022896
0.232355	0.101107	0.016648
0.276304	0.130511	0.022245
0.234814	0.099757	0.016254
0.276199	0.127721	0.021586
0.237257	0.098336	0.015846
0.276210	0.124937	0.020927
0.239746	0.096892	0.015434
0.276396	0.122201	0.020278
0.242340	0.095468	0.015028
0.276810	0.119555	0.019648
0.245090	0.094104	0.014635
0.277499	0.117035	0.019043
0.248042	0.092837	0.014263
0.279812	0.114777	0.018474
0.249876	0.091557	0.013914
0.281125	0.112647	0.017943
0.253380	0.090542	0.013601
0.282828	0.110699	0.017454
0.257177	0.089720	0.013326
0.284930	0.108966	0.017012
0.261287	0.089097	0.013093
0.287439	0.107467	0.016619
0.265723	0.088680	0.012902
0.290358	0.106211	0.016277
0.270485	0.088473	0.012756
0.293681	0.105200	0.015985
0.275570	0.088476	0.012654
0.297397	0.104433	0.015744
0.280964	0.088684	0.012596
0.301487	0.103901	0.015551
0.286650	0.089087	0.012578
0.305930	0.103591	0.015405
0.292605	0.089674	0.012599
0.310695	0.103489	0.015300
0.298799	0.090426	0.012655
0.315752	0.103575	0.015235
0.305201	0.091323	0.012742
0.321063	0.103827	0.015203
0.311776	0.092344	0.012854
0.326590	0.104221	0.015200
0.318486	0.093464	0.012987
0.332294	0.104729	0.015221
0.325293	0.094655	0.013135
0.338132	0.105326	0.015259
0.332157	0.095893	0.013293
0.344065	0.105984	0.015309
0.339040	0.097150	0.013455
0.350051	0.106675	0.015365
0.345905	0.098399	0.013616
0.356052	0.107371	0.015422
0.352713	0.099614	0.013770
0.362030	0.108048	0.015474
0.359432	0.100771	0.013911
0.367950	0.108680	0.015516
0.366030	0.101847	0.014036
0.373782	0.109245	0.015544
0.372479	0.102821	0.014141
0.379497	0.109723	0.015554
0.378754	0.103676	0.014221
0.385069	0.110097	0.015542
0.384834	0.104396	0.014273
0.390479	0.110351	0.015504
0.390701	0.104968	0.014295
0.395709	0.110474	0.015440
0.396342	0.105383	0.014285
0.400746	0.110457	0.015346
0.401748	0.105635	0.014242
0.405580	0.110295	0.015223
0.406913	0.105719	0.014165
0.410206	0.109984	0.015069
0.411834	0.105636	0.014054
0.414622	0.109525	0.014885
0.416513	0.105388	0.013910
0.418828	0.108922	0.014671
0.420953	0.104981	0.013734
0.422828	0.108180	0.014430
0.425160	0.104422	0.013528
0.426628	0.107306	0.014162
0.429144	0.103722	0.013293
0.430237	0.106312	0.013870
0.432915	0.102891	0.013034
0.433664	0.105210	0.013556
0.436485	0.101945	0.012752
0.436920	0.104013	0.013225
0.439868	0.100897	0.012450
0.440018	0.102736	0.012878
0.443076	0.099765	0.012133
0.442970	0.101394	0.012519
0.446124	0.098564	0.011803
0.445788	0.100005	0.012152
0.449025	0.097311	0.011464
0.448485	0.098583	0.011780
0.451793	0.096024	0.011120
0.451071	0.097146	0.011406
0.454439	0.094719	0.010775
0.453558	0.095709	0.011033
0.456974	0.093412	0.010430
0.455954	0.094286	0.010666
0.459408	0.092118	0.010091
0.458267	0.092893	0.010306
0.461750	0.090852	0.009759
0.460503	0.091542	0.009957
0.464004	0.089625	0.009437
0.462593	0.090244	0.009620
0.465916	0.088447	0.009127
0.464311	0.089009	0.009298
0.467543	0.087331	0.008831
0.465771	0.087844	0.008993
0.468910	0.086283	0.008552
0.466979	0.086756	0.008704
0.470025	0.085307	0.008289
0.467943	0.085746	0.008435
0.470897	0.084407	0.008044
0.468671	0.084819	0.008184
0.471535	0.083586	0.007818
0.469171	0.083975	0.007953
0.471948	0.082843	0.007610
0.469449	0.083213	0.007741
0.472144	0.082178	0.007420
0.469514	0.082532	0.007549
0.472132	0.081589	0.007248
0.469371	0.081928	0.007374
0.471917	0.081072	0.007093
0.469026	0.081397	0.007216
0.471506	0.080623	0.006954
0.468485	0.080934	0.007075
0.470903	0.080237	0.006829
0.467751	0.080533	0.006947
0.470114	0.079906	0.006718
0.466827	0.080186	0.006833
0.469140	0.079624	0.006618
0.466053	0.079899	0.006731
0.468401	0.079390	0.006529
0.465199	0.079650	0.006638
0.467530	0.079192	0.006447
0.464219	0.079433	0.006553
0.466526	0.079021	0.006373
0.463108	0.079239	0.006474
0.465388	0.078868	0.006303
0.461865	0.079061	0.006399
0.464112	0.078724	0.006235
0.460483	0.078889	0.006327
0.462693	0.078580	0.006169
0.458955	0.078715	0.006254
0.461123	0.078429	0.006102
0.457275	0.078532	0.006181
0.459394	0.078263	0.006032
0.455431	0.078332	0.006105
0.457496	0.078075	0.005960
0.453414	0.078109	0.006026
0.455418	0.077860	0.005883
0.451213	0.077857	0.005942
0.453150	0.077612	0.005800
0.448816	0.077570	0.005852
0.450680	0.077326	0.005711
0.446210	0.077246	0.005756
0.447995	0.076999	0.005615
0.443384	0.076880	0.005653
0.445084	0.076628	0.005513
0.440325	0.076470	0.005543
0.441934	0.076213	0.005403
0.437022	0.076016	0.005427
0.438534	0.075751	0.005286
0.433463	0.075517	0.005303
0.434874	0.075244	0.005162
0.429637	0.074973	0.005173
0.430943	0.074692	0.005032
0.425535	0.074387	0.005038
0.426733	0.074098	0.004896
0.421149	0.073760	0.004897
0.422235	0.073465	0.004756
0.416471	0.073095	0.004752
0.417444	0.072795	0.004611
0.411495	0.072397	0.004603
0.412354	0.072093	0.004464
0.406216	0.071669	0.004453
0.406962	0.071363	0.004315
0.400632	0.070916	0.004301
0.401264	0.070610	0.004152
0.394672	0.070183	0.004135
0.395170	0.069896	0.003988
0.388393	0.069440	0.003945
0.388772	0.069169	0.003785
0.381831	0.068675	0.003720
0.382102	0.068415	0.003552
0.375011	0.067878	0.003468
0.375182	0.067627	0.003297
0.367948	0.067049	0.003200
0.368027	0.066806	0.003027
0.360651	0.066190	0.002922
0.360644	0.065955	0.002752
0.353125	0.065306	0.002643
0.353039	0.065079	0.002478
0.345369	0.064405	0.002369
0.345210	0.064189	0.002213
0.337384	0.063497	0.002107
0.337157	0.063295	0.001962
0.329168	0.062591	0.001863
0.328878	0.062406	0.001730
0.320717	0.061699	0.001642
0.320371	0.061535	0.001523
0.312031	0.060830	0.001447
0.311634	0.060692	0.001344
0.303107	0.059993	0.001282
0.302669	0.059886	0.001196
0.293947	0.059199	0.001149
0.293475	0.059124	0.001081
0.284554	0.058451	0.001049
0.284060	0.058412	0.000999
0.274931	0.057755	0.000983
0.274426	0.057755	0.000952
0.265084	0.057118	0.000952
0.264581	0.057160	0.000938
0.255021	0.056541	0.000954
0.254535	0.056627	0.000958
0.244751	0.056027	0.000989
0.244300	0.056157	0.001009
0.234287	0.055574	0.001054
0.233890	0.055748	0.001089
0.223642	0.055179	0.001146
0.223321	0.055397	0.001195
0.212834	0.054838	0.001262
0.212612	0.055098	0.001324
0.201880	0.054545	0.001399
0.201782	0.054845	0.001471
0.190800	0.054290	0.001552
0.190855	0.054627	0.001632
0.179614	0.054064	0.001717
0.179852	0.054436	0.001804
0.168343	0.053858	0.001889
0.168796	0.054261	0.001981
0.157010	0.053659	0.002065
0.157712	0.054091	0.002159
0.145635	0.053456	0.002240
0.146623	0.053913	0.002335
0.134240	0.053236	0.002408
0.135553	0.053715	0.002502
0.122855	0.052599	0.002570
0.124975	0.052969	0.002638
0.111821	0.051637	0.002703
0.114455	0.051513	0.002764
0.100763	0.049747	0.002825
0.103889	0.049336	0.002883
0.089582	0.047281	0.002938
0.093228	0.046737	0.002992
0.078241	0.044506	0.003041
0.082469	0.043941	0.003090
0.066741	0.041622	0.003130
0.071636	0.041120	0.003175
0.055110	0.038774	0.003204
0.060773	0.038398	0.003243
0.043391	0.036066	0.003258
0.049936	0.035863	0.003291
0.031635	0.033569	0.003290
0.039185	0.033575	0.003317
0.019895	0.031332	0.003297
0.028584	0.031575	0.003319
0.008227	0.029382	0.003277
0.018195	0.029885	0.003294
-0.003321	0.027731	0.003228
0.007895	0.028505	0.003243
-0.014528	0.026391	0.003149
-0.002715	0.027412	0.003163
-0.025068	0.025377	0.003042
-0.013453	0.026583	0.003053
-0.035399	0.024659	0.002910
-0.023978	0.026011	0.002918
-0.045510	0.024198	0.002753
-0.034234	0.025679	0.002760
3.519754	-0.094583	0.158469
3.636058	-0.567323	0.152966
7.051083	-0.467468	0.351767
7.753774	-1.185021	0.345083
10.753860	-1.012188	0.574438
12.103305	-1.900743	0.573739
14.670414	-1.756474	0.828837
16.417334	-2.830776	0.837106
18.683045	-2.758021	1.110360
20.310584	-4.016551	1.117984
17.141450	-2.960380	0.868409
17.806297	-3.179434	1.060651
15.369790	-3.203884	0.645551
15.813382	-2.394650	0.976064
13.468244	-3.376832	0.432065
13.791007	-1.686205	0.869072
11.544898	-3.476366	0.228273
11.719896	-1.050336	0.748597
9.588471	-3.518767	0.032067
9.625935	-0.476421	0.628798
7.578174	-3.543807	-0.160503
7.136539	-0.235596	0.393423
5.800844	-3.208262	-0.241120
4.494002	-0.138251	0.172918
3.908048	-2.994579	-0.373276
1.973853	0.114092	0.008945
2.596244	-2.585516	-0.360001
-0.333380	-0.035110	-0.156632
0.841621	-2.284182	-0.452417
-2.196702	-0.005379	-0.251875
-0.640713	-2.077724	-0.528583
-3.794111	0.100846	-0.311167
-2.038016	-1.859912	-0.577097
-5.023749	0.202281	-0.350756
-3.409016	-1.609837	-0.601557
-5.985550	0.289367	-0.374771
-4.670290	-1.335613	-0.605375
-6.742383	0.374329	-0.384471
-5.764651	-1.051213	-0.591710
-7.332840	0.462066	-0.381535
-6.661886	-0.766791	-0.563836
-7.775544	0.554527	-0.367599
-7.351180	-0.489288	-0.524755
-8.078676	0.653069	-0.344193
-7.833596	-0.224884	-0.477475
-8.245951	0.757203	-0.313024
-8.117936	0.021450	-0.424865
-8.281180	0.864635	-0.275988
-8.218193	0.245025	-0.369736
-8.192306	0.970653	-0.234974
-8.154077	0.439734	-0.315127
-7.981575	1.065101	-0.193249
-7.931025	0.603419	-0.261935
-7.636384	1.145302	-0.151413
-7.557998	0.737357	-0.211030
-7.166561	1.208116	-0.111132
-7.054873	0.841162	-0.163845
-6.587937	1.250683	-0.073837
-6.443420	0.914530	-0.121400
-5.919469	1.270777	-0.040392
-5.745615	0.957796	-0.084043
-5.181284	1.267159	-0.011052
-4.982496	0.972288	-0.051540
-4.393167	1.239815	0.014288
-4.164872	0.964626	-0.022399
-3.581131	1.186016	0.035193
-3.312151	0.937820	0.004145
-2.761143	1.108291	0.052399
-2.449553	0.891605	0.028069
-1.937071	1.015496	0.067275
-1.603881	0.823898	0.047908
-1.127241	0.909975	0.079594
-0.788758	0.738473	0.063759
-0.347759	0.794320	0.089178
-0.016772	0.639157	0.075781
0.387411	0.671285	0.095965
0.748586	0.529041	0.085359
1.124340	0.542567	0.101194
1.462879	0.412186	0.091608
1.805055	0.411814	0.103772
2.112485	0.291992	0.094724
2.417422	0.281688	0.103778
2.687507	0.171570	0.094942
2.951463	0.154678	0.101356
3.179750	0.053737	0.092527
3.399553	0.033055	0.096705
3.583063	-0.059001	0.087770
3.757274	-0.083909	0.089693
3.894231	-0.165712	0.080858
4.021231	-0.192532	0.080881
4.111192	-0.263279	0.072272
4.190475	-0.289577	0.070784
4.234351	-0.349823	0.062371
4.266858	-0.373716	0.059733
4.266327	-0.423907	0.051523
4.254165	-0.443991	0.048055
4.211705	-0.484534	0.040082
4.157895	-0.499816	0.036064
4.076729	-0.531137	0.028382
3.985013	-0.540988	0.024057
3.868974	-0.563555	0.016730
3.743636	-0.567648	0.012306
3.597033	-0.581989	0.005398
3.442743	-0.580253	0.001051
3.270219	-0.586962	-0.005375
3.091252	-0.579813	-0.009622
2.897613	-0.579488	-0.015531
2.699364	-0.567141	-0.019500
2.489664	-0.560439	-0.024810
2.277236	-0.543335	-0.028400
2.056453	-0.530981	-0.033067
1.834896	-0.509647	-0.036200
1.607913	-0.492396	-0.040193
1.382122	-0.467419	-0.042808
1.153639	-0.446042	-0.046108
0.928264	-0.418051	-0.048165
0.702709	-0.393320	-0.050767
0.482079	-0.362964	-0.052243
0.263534	-0.335643	-0.054154
0.051585	-0.303577	-0.055044
-0.156282	-0.274410	-0.056286
-0.343395	-0.241516	-0.056492
-0.533602	-0.211216	-0.057167
-0.708720	-0.177766	-0.056840
-0.884135	-0.147054	-0.056931
-1.044693	-0.113680	-0.056109
-1.203270	-0.083179	-0.055662
-1.347144	-0.050477	-0.054385
-1.487197	-0.020771	-0.053454
-1.612695	0.010705	-0.051774
-1.733071	0.039307	-0.050389
-1.839195	0.069442	-0.048316
-1.938862	0.096283	-0.046568
-2.024457	0.124157	-0.044217
-2.102881	0.148751	-0.042175
-2.167515	0.173951	-0.039612
-2.224539	0.195885	-0.037347
-2.268187	0.218061	-0.034638
-2.304036	0.236998	-0.032222
-2.327054	0.255873	-0.029432
-2.342315	0.271551	-0.026936
-2.345419	0.286923	-0.024129
-2.341017	0.299157	-0.021618
-2.325251	0.310899	-0.018855
-2.302418	0.319584	-0.016391
-2.269124	0.327646	-0.013726
-2.229365	0.332755	-0.011366
-2.180140	0.337160	-0.008850
-2.125194	0.338740	-0.006642
-2.061853	0.339583	-0.004319
-1.993649	0.337749	-0.002306
-1.918180	0.335192	-0.000211
-1.838794	0.330128	0.001571
-1.753119	0.324464	0.003439
-1.664693	0.316420	0.004978
-1.571209	0.307850	0.006565
-1.475971	0.297119	0.007832
-1.376933	0.285953	0.009121
-1.277132	0.272867	0.010102
-1.174772	0.259456	0.011084
-1.072632	0.244377	0.011770
-0.969125	0.229101	0.012443
-0.866794	0.212413	0.012834
-0.764225	0.195672	0.013204
-0.663739	0.177775	0.013306
-0.564060	0.159978	0.013382
-0.467309	0.141274	0.013209
-0.372312	0.122829	0.013009
-0.281008	0.103721	0.012579
-0.192297	0.085029	0.012124
-0.107953	0.065904	0.011459
-0.026921	0.047351	0.010777
0.049170	0.028578	0.009905
0.123501	0.010436	0.009037
0.191800	-0.007682	0.007989
0.256572	-0.025125	0.006949
0.315084	-0.042459	0.005750
0.369260	-0.058785	0.004578
0.417018	-0.074815	0.003266
0.460019	-0.089730	0.001995
0.496499	-0.104201	0.000605
0.527977	-0.117457	-0.000731
0.552915	-0.130156	-0.002169
0.572747	-0.141565	-0.003542
0.586137	-0.152330	-0.004997
0.594459	-0.161750	-0.006376
0.596549	-0.170463	-0.007819
0.593741	-0.177800	-0.009173
0.585016	-0.184394	-0.010576
0.571680	-0.189606	-0.011879
0.552838	-0.194059	-0.013215
0.529776	-0.197150	-0.014442
0.501706	-0.199490	-0.015688
0.469891	-0.200507	-0.016817
0.433638	-0.200803	-0.017951
0.394188	-0.199836	-0.018963
0.350924	-0.198194	-0.019968
0.305064	-0.195366	-0.020847
0.256054	-0.191927	-0.021709
0.205086	-0.187394	-0.022442
0.151653	-0.182325	-0.023151
0.096919	-0.176267	-0.023729
0.040412	-0.169760	-0.024278
-0.016735	-0.162377	-0.024695
-0.074710	-0.154647	-0.025079
-0.132401	-0.146164	-0.025334
-0.190957	-0.137412	-0.025555
-0.248691	-0.128041	-0.025648
-0.306644	-0.118499	-0.025707
-0.363239	-0.108463	-0.025644
-0.419461	-0.098363	-0.025548
-0.473819	-0.087889	-0.025335
-0.527264	-0.077458	-0.025094
-0.578385	-0.066769	-0.024742
-0.628110	-0.056226	-0.024366
-0.675106	-0.045538	-0.023887
-0.720282	-0.035096	-0.023391
-0.762385	-0.024612	-0.022800
-0.802313	-0.014468	-0.022198
-0.838889	-0.004380	-0.021511
-0.873004	0.005284	-0.020820
-0.903572	0.014815	-0.020055
-0.931442	0.023839	-0.019294
-0.955618	0.032635	-0.018467
-0.976953	0.040858	-0.017654
-0.994521	0.048783	-0.016785
-1.009179	0.056079	-0.015938
-1.020066	0.063021	-0.015045
-1.028043	0.069290	-0.014182
-1.032313	0.075162	-0.013284
-1.033739	0.080331	-0.012423
-1.031585	0.085071	-0.011536
-1.026715	0.089089	-0.010694
-1.018450	0.092662	-0.009835
-1.007655	0.095506	-0.009027
-0.993700	0.097900	-0.008211
-0.977450	0.099573	-0.007451
-0.958323	0.100801	-0.006690
-0.937178	0.101325	-0.005991
-0.913475	0.101425	-0.005297
-0.888066	0.100848	-0.004670
-0.860447	0.099875	-0.004052
-0.831462	0.098263	-0.003504
-0.800634	0.096295	-0.002970
-0.768797	0.093732	-0.002509
-0.735500	0.090859	-0.002064
-0.701558	0.087445	-0.001693
-0.666541	0.083774	-0.001340
-0.631246	0.079620	-0.001061
-0.595257	0.075267	-0.000802
-0.559349	0.070493	-0.000617
-0.523115	0.065582	-0.000450
-0.487307	0.060314	-0.000356
-0.451522	0.054974	-0.000279
-0.416486	0.049343	-0.000273
-0.381796	0.043702	-0.000282
-0.348150	0.037838	-0.000358
-0.315145	0.032026	-0.000447
-0.283444	0.026055	-0.000599
-0.252643	0.020197	-0.000761
-0.223369	0.014241	-0.000981
-0.195216	0.008455	-0.001208
-0.168775	0.002628	-0.001488
-0.143634	-0.002975	-0.001769
-0.120196	-0.008642	-0.002096
-0.098249	-0.014059	-0.002421
-0.078202	-0.019409	-0.002788
-0.059711	-0.024464	-0.003147
-0.043210	-0.029407	-0.003543
-0.028294	-0.034016	-0.003926
-0.015413	-0.038475	-0.004340
-0.004110	-0.042566	-0.004736
0.005154	-0.046476	-0.005158
0.013080	-0.050004	-0.005558
0.018940	-0.053321	-0.005977
0.023347	-0.056229	-0.006370
0.025769	-0.058911	-0.006777
0.026819	-0.061172	-0.007153
0.025994	-0.063198	-0.007539
0.023914	-0.064796	-0.007888
0.020100	-0.066159	-0.008245
0.015174	-0.067093	-0.008561
0.008679	-0.067799	-0.008880
0.001241	-0.068083	-0.009155
-0.007582	-0.068149	-0.009430
-0.016920	-0.067819	-0.009658
-0.027587	-0.067277	-0.009884
-0.038619	-0.066360	-0.010061
-0.050773	-0.065250	-0.010233
-0.063092	-0.063789	-0.010353
-0.076322	-0.062160	-0.010468
-0.089512	-0.060206	-0.010531
-0.103405	-0.058114	-0.010586
-0.117053	-0.055727	-0.010589
-0.131199	-0.053233	-0.010585
-0.144901	-0.050475	-0.010527
-0.158903	-0.047645	-0.010463
-0.172272	-0.044585	-0.010346
-0.185754	-0.041487	-0.010223
-0.198427	-0.038192	-0.010048
-0.211040	-0.034897	-0.009869
-0.222685	-0.031438	-0.009640
-0.234115	-0.028014	-0.009408
-0.244435	-0.024460	-0.009127
-0.254404	-0.020976	-0.008846
-0.263145	-0.017394	-0.008519
-0.271419	-0.013916	-0.008195
-0.278368	-0.010371	-0.007826
-0.284759	-0.006961	-0.007463
-0.289752	-0.003513	-0.007058
-0.294119	-0.000229	-0.006663
-0.297039	0.003068	-0.006229
-0.299184	0.006124	-0.005805
-0.299984	0.009195	-0.005348
-0.299928	0.012026	-0.004903
-0.298573	0.014837	-0.004430
-0.296330	0.017401	-0.003971
-0.292837	0.019920	-0.003488
-0.288458	0.022186	-0.003022
-0.282890	0.024387	-0.002536
-0.276466	0.026329	-0.002068
-0.268927	0.028195	-0.001585
-0.260584	0.029800	-0.001122
-0.251213	0.031320	-0.000647
-0.241106	0.032580	-0.000195
-0.230072	0.033752	0.000266
-0.218388	0.034667	0.000702
-0.205880	0.035496	0.001143
-0.192813	0.036075	0.001559
-0.179036	0.036573	0.001977
-0.164798	0.036832	0.002368
-0.149969	0.037016	0.002760
-0.134780	0.036976	0.003124
-0.119118	0.036869	0.003485
-0.103195	0.036553	0.003819
-0.086918	0.036183	0.004148
-0.070476	0.035620	0.004449
-0.053792	0.035015	0.004744
-0.037034	0.034237	0.005011
-0.020139	0.033429	0.005271
-0.003254	0.032467	0.005504
0.013671	0.031488	0.005729
0.031499	0.030340	0.005925
0.048990	0.029189	0.006115
0.066757	0.028039	0.006273
0.084457	0.026789	0.006430
0.102017	0.025472	0.006556
0.119558	0.024126	0.006682
0.136729	0.022685	0.006778
0.153784	0.021263	0.006876
0.170342	0.019748	0.006946
0.186680	0.018279	0.007020
0.202436	0.016727	0.007067
0.217877	0.015243	0.007121
0.232249	0.013668	0.007137
0.244385	0.012095	0.007110
0.255159	0.010455	0.007047
0.263756	0.008814	0.006939
0.270945	0.007142	0.006800
0.276043	0.005471	0.006617
0.279735	0.003798	0.006409
0.281448	0.002131	0.006161
0.281804	0.000491	0.005892
0.280318	-0.001139	0.005587
0.277573	-0.002723	0.005266
0.273128	-0.004285	0.004912
0.267539	-0.005774	0.004549
0.260424	-0.007236	0.004157
0.252307	-0.008605	0.003761
0.242853	-0.009942	0.003341
0.232557	-0.011169	0.002922
0.221123	-0.012360	0.002485
0.209019	-0.013428	0.002053
0.195980	-0.014457	0.001607
0.182450	-0.015352	0.001173
0.168189	-0.016205	0.000729
0.153617	-0.016917	0.000301
0.138512	-0.017587	-0.000133
0.123273	-0.018111	-0.000546
0.107689	-0.018593	-0.000960
0.092097	-0.018927	-0.001350
0.076408	-0.019225	-0.001738
0.060905	-0.019374	-0.002097
0.045278	-0.019483	-0.002451
0.029962	-0.019452	-0.002774
0.014683	-0.019403	-0.003087
-0.000147	-0.019202	-0.003368
-0.014766	-0.018977	-0.003637
-0.029165	-0.018594	-0.003871
-0.042923	-0.018205	-0.004091
-0.056279	-0.017666	-0.004276
-0.068903	-0.017125	-0.004445
-0.080997	-0.016444	-0.004579
-0.092277	-0.015766	-0.004695
-0.102923	-0.014961	-0.004778
-0.112686	-0.014162	-0.004842
-0.121739	-0.013253	-0.004872
-0.129853	-0.012353	-0.004885
-0.137197	-0.011359	-0.004866
-0.143572	-0.010380	-0.004829
-0.149138	-0.009321	-0.004762
-0.153726	-0.008284	-0.004678
-0.157487	-0.007183	-0.004567
-0.160280	-0.006111	-0.004440
-0.162250	-0.004989	-0.004289
-0.163278	-0.003903	-0.004123
-0.163506	-0.002783	-0.003936
-0.162838	-0.001706	-0.003738
-0.161406	-0.000608	-0.003520
-0.159139	0.000441	-0.003293
-0.156166	0.001498	-0.003051
-0.152426	0.002498	-0.002802
-0.148046	0.003493	-0.002540
-0.142982	0.004425	-0.002274
-0.137356	0.005341	-0.001999
-0.131139	0.006188	-0.001723
-0.124447	0.007012	-0.001441
-0.117259	0.007762	-0.001161
-0.109691	0.008481	-0.000878
-0.101729	0.009123	-0.000599
-0.093483	0.009727	-0.000320
-0.084944	0.010253	-0.000048
-0.076221	0.010738	0.000220
-0.067304	0.011143	0.000480
-0.058303	0.011503	0.000734
-0.049202	0.011784	0.000977
-0.040149	0.012020	0.001211
-0.031061	0.012177	0.001433
-0.022082	0.012287	0.001644
-0.013161	0.012320	0.001841
-0.004449	0.012320	0.002025
0.004144	0.012241	0.002194
0.012510	0.012117	0.002349
0.020703	0.011924	0.002488
0.028520	0.011688	0.002612
0.036090	0.011388	0.002719
0.043218	0.011049	0.002810
0.050037	0.010654	0.002886
0.056361	0.010222	0.002944
0.062322	0.009742	0.002987
0.067748	0.009229	0.003013
0.072768	0.008677	0.003023
0.077224	0.008096	0.003018
0.081244	0.007486	0.002998
0.084684	0.006851	0.002962
0.087670	0.006196	0.002913
0.090072	0.005523	0.002849
0.092013	0.004837	0.002773
0.093376	0.004140	0.002683
0.094284	0.003438	0.002583
0.094631	0.002730	0.002470
0.094540	0.002027	0.002349
0.093915	0.001324	0.002217
0.092877	0.000633	0.002079
0.091340	-0.000053	0.001930
0.089425	-0.000719	0.001778
0.087053	-0.001375	0.001617
0.084344	-0.002004	0.001453
0.081227	-0.002618	0.001284
0.077820	-0.003199	0.001114
0.074058	-0.003760	0.000939
0.070058	-0.004283	0.000766
0.065760	-0.004783	0.000590
0.061278	-0.005241	0.000418
0.056557	-0.005673	0.000244
0.051709	-0.006059	0.000075
0.046680	-0.006417	-0.000093
0.041582	-0.006727	-0.000254
0.036361	-0.007007	-0.000414
0.031127	-0.007238	-0.000565
0.025812	-0.007439	-0.000713
0.020575	-0.007591	-0.000851
0.015277	-0.007710	-0.000985
0.010097	-0.007782	-0.001108
0.004918	-0.007823	-0.001226
-0.000095	-0.007818	-0.001332
-0.005064	-0.007783	-0.001432
-0.009859	-0.007701	-0.001520
-0.014527	-0.007594	-0.001601
-0.018977	-0.007440	-0.001669
-0.023265	-0.007265	-0.001731
-0.027300	-0.007046	-0.001779
-0.031137	-0.006809	-0.001820
-0.034691	-0.006530	-0.001848
-0.038021	-0.006238	-0.001869
-0.041044	-0.005908	-0.001877
-0.043822	-0.005568	-0.001878
-0.046277	-0.005195	-0.001867
-0.048473	-0.004817	-0.001849
-0.050336	-0.004409	-0.001820
-0.051933	-0.004001	-0.001784
-0.053193	-0.003568	-0.001738
-0.054186	-0.003140	-0.001686
-0.054845	-0.002691	-0.001625
-0.055242	-0.002251	-0.001559
-0.055314	-0.001795	-0.001484
-0.055135	-0.001353	-0.001405
-0.054646	-0.000900	-0.001319
-0.053922	-0.000464	-0.001230
-0.052907	-0.000022	-0.001134
-0.051678	0.000398	-0.001037
-0.050184	0.000822	-0.000935
-0.048498	0.001219	-0.000832
-0.046575	0.001615	-0.000725
-0.044489	0.001983	-0.000619
-0.042195	0.002346	-0.000509
-0.039769	0.002677	-0.000402
-0.037168	0.003001	-0.000292
-0.034468	0.003290	-0.000186
-0.031626	0.003571	-0.000079
-0.028718	0.003815	0.000024
-0.025704	0.004048	0.000128
-0.022657	0.004243	0.000225
-0.019539	0.004427	0.000323
-0.016420	0.004572	0.000413
-0.013266	0.004704	0.000503
-0.010145	0.004798	0.000585
-0.007016	0.004879	0.000666
-0.003950	0.004922	0.000738
-0.000907	0.004952	0.000808
0.002043	0.004946	0.000870
0.004957	0.004926	0.000928
0.007745	0.004872	0.000978
0.010466	0.004806	0.001025
0.013038	0.004706	0.001062
0.015520	0.004596	0.001096
0.017832	0.004454	0.001122
0.020035	0.004305	0.001143
0.022052	0.004125	0.001156
0.023943	0.003941	0.001165
0.025637	0.003729	0.001165
0.027193	0.003515	0.001163
0.028543	0.003275	0.001151
0.029748	0.003037	0.001137
0.030742	0.002776	0.001114
0.031587	0.002519	0.001089
0.032221	0.002242	0.001057
0.032707	0.001972	0.001022
0.032984	0.001686	0.000981
0.033116	0.001409	0.000937
0.033046	0.001119	0.000888
0.032840	0.000841	0.000837
0.032441	0.000553	0.000781
0.031915	0.000280	0.000725
0.031210	-0.000000	0.000663
0.030392	-0.000263	0.000602
0.029409	-0.000532	0.000537
0.028327	-0.000780	0.000473
0.027098	-0.001031	0.000406
0.025788	-0.001260	0.000340
0.024349	-0.001490	0.000271
0.022848	-0.001696	0.000206
0.021238	-0.001900	0.000138
0.019585	-0.002080	0.000073
0.017843	-0.002257	0.000006
0.016078	-0.002408	-0.000056
0.014246	-0.002555	-0.000119
0.012411	-0.002675	-0.000178
0.010528	-0.002791	-0.000237
0.008661	-0.002879	-0.000291
0.006771	-0.002962	-0.000345
0.004911	-0.003017	-0.000394
0.003045	-0.003069	-0.000442
0.001229	-0.003091	-0.000485
-0.000576	-0.003110	-0.000526
-0.002315	-0.003102	-0.000562
-0.004029	-0.003090	-0.000596
-0.005659	-0.003051	-0.000624
-0.007248	-0.003010	-0.000651
-0.008740	-0.002943	-0.000671
-0.010178	-0.002874	-0.000690
-0.011508	-0.002781	-0.000703
-0.012774	-0.002687	-0.000714
-0.013921	-0.002571	-0.000719
-0.014997	-0.002456	-0.000723
-0.015947	-0.002319	-0.000720
-0.016819	-0.002185	-0.000717
-0.017562	-0.002032	-0.000707
-0.018222	-0.001883	-0.000696
-0.018751	-0.001716	-0.000680
-0.019197	-0.001556	-0.000663
-0.019511	-0.001380	-0.000641
-0.019742	-0.001212	-0.000618
-0.019844	-0.001030	-0.000590
-0.019866	-0.000858	-0.000562
-0.019763	-0.000675	-0.000530
-0.019585	-0.000502	-0.000498
-0.019288	-0.000320	-0.000462
-0.018923	-0.000151	-0.000426
-0.018446	0.000026	-0.000387
-0.017910	0.000189	-0.000349
-0.017272	0.000358	-0.000307
-0.016584	0.000511	-0.000268
-0.015803	0.000669	-0.000225
-0.014983	0.000810	-0.000185
-0.014082	0.000954	-0.000142
-0.013153	0.001080	-0.000102
-0.012155	0.001208	-0.000060
-0.011141	0.001318	-0.000020
-0.010071	0.001428	0.000021
-0.008996	0.001519	0.000058
-0.007877	0.001611	0.000097
-0.006765	0.001683	0.000132
-0.005622	0.001755	0.000168
-0.004499	0.001806	0.000200
-0.003356	0.001858	0.000233
-0.002244	0.001889	0.000262
-0.001123	0.001920	0.000290
-0.000044	0.001931	0.000315
0.001033	0.001942	0.000340
0.002061	0.001934	0.000360
0.003076	0.001926	0.000380
0.004033	0.001898	0.000396
0.004968	0.001871	0.000411
0.005836	0.001826	0.000422
0.006676	0.001783	0.000432
0.007442	0.001721	0.000438
0.008175	0.001663	0.000444
0.008828	0.001587	0.000446
0.009443	0.001515	0.000447
0.009975	0.001427	0.000444
0.010465	0.001343	0.000440
0.010870	0.001245	0.000433
0.011232	0.001152	0.000425
