## Supplementary material for "Visualising joint force-velocity properties in musculoskeletal models": Code&Data: A03_FB_P03_x0_qfrcOutput.csv

0.000000	0.000000	0.000000
0.003240	-0.018222	-0.004667
0.032559	-0.069058	-0.017684
0.110935	-0.163465	-0.041855
0.257269	-0.309167	-0.079166
0.484885	-0.510642	-0.130832
0.801571	-0.768995	-0.197321
1.209488	-1.081815	-0.278373
1.705127	-1.443195	-0.373012
2.279530	-1.844052	-0.479539
2.918917	-2.272822	-0.595543
3.605798	-2.712548	-0.717849
4.320571	-3.144737	-0.842104
5.043293	-3.551326	-0.963119
5.755308	-3.917890	-1.075682
6.440458	-4.233984	-1.175387
7.085791	-4.492699	-1.259550
7.681838	-4.689922	-1.326896
8.222519	-4.823914	-1.377129
8.704757	-4.894454	-1.410475
9.127965	-4.902590	-1.427460
9.493487	-4.849813	-1.428672
9.804083	-4.738251	-1.414783
10.063477	-4.569900	-1.386394
10.276015	-4.347305	-1.344182
10.446375	-4.072686	-1.288735
10.548009	-4.519519	-0.695846
10.564790	-4.830179	-0.389035
10.530260	-5.044088	-0.170197
10.460232	-5.174450	0.009641
10.365438	-5.229860	0.169461
10.252919	-5.219117	0.317974
10.128585	-5.150770	0.459635
9.995885	-5.034114	0.596571
9.857473	-4.877991	0.729753
9.714091	-4.691218	0.859337
9.352513	-2.720413	0.837012
9.064304	-1.303901	0.818661
8.811310	-0.180850	0.804625
8.573374	0.756567	0.796904
8.338252	1.562630	0.797814
8.097986	2.268185	0.809170
7.846991	2.892192	0.831695
7.581292	3.447027	0.864836
7.297955	3.941022	0.906912
6.994863	4.379897	0.955511
6.670489	4.767559	1.007919
6.323818	5.106654	1.061477
5.954237	5.399088	1.113795
5.561460	5.646278	1.162856
5.145514	5.849306	1.207059
4.706690	6.009030	1.245195
4.245528	6.126158	1.276376
3.762793	6.201298	1.299968
3.259444	6.234987	1.315538
2.736606	6.227703	1.322798
2.195530	6.179883	1.321567
1.637558	6.091916	1.311744
1.064104	5.964152	1.293275
0.476589	5.796884	1.266146
-0.123523	5.590381	1.230349
-0.734927	5.344779	1.185914
-1.356191	5.060252	1.132816
-1.986324	4.736608	1.071086
-2.624342	4.373529	1.000695
-3.269086	3.970845	0.921460
-3.919806	3.527919	0.833215
-4.576220	3.043362	0.735869
-5.238235	2.515524	0.629124
-5.905872	1.943274	0.512439
-6.579587	1.327037	0.385392
-7.260179	0.672090	0.248174
-7.948058	-0.005458	0.102447
-8.642816	-0.675405	-0.046010
-9.341759	-1.296644	-0.186495
-10.039437	-1.832858	-0.306816
-10.727673	-2.268248	-0.402145
-11.397367	-2.618901	-0.474182
-12.040712	-2.888360	-0.532922
-12.650253	-3.105512	-0.567948
-13.221191	-3.293700	-0.613521
-13.750249	-3.507268	-0.623803
-14.240057	-3.622591	-0.723504
-14.679357	-3.942370	-0.571225
-15.093395	-3.695282	-1.044291
-15.411522	-4.701877	-0.156007
-15.795330	-3.044605	-1.597140
-15.902004	-5.621613	0.237494
-16.286480	-2.782292	-1.766088
-16.216262	-5.813626	0.215675
-16.517541	-3.270026	-1.718364
-16.359370	-5.652317	0.046756
-16.525344	-3.699659	-1.620505
-16.275124	-5.458385	-0.118586
-16.293037	-3.981657	-1.502037
-15.931543	-5.250504	-0.262529
-15.790319	-4.128695	-1.371046
-15.296191	-5.013975	-0.383930
-14.981755	-4.153876	-1.230324
-14.333815	-4.731693	-0.486546
-13.830800	-4.068759	-1.076213
-13.016348	-4.382956	-0.557448
-12.316586	-3.858856	-0.920491
-11.341031	-3.956541	-0.578101
-10.469069	-3.508428	-0.783889
-9.378440	-3.455838	-0.549106
-8.427734	-3.032057	-0.661467
-7.331956	-2.888212	-0.477650
-6.450114	-2.462557	-0.545470
-5.482411	-2.291213	-0.373972
-5.004443	-1.862185	-0.439083
-4.535938	-1.768628	-0.248880
-4.319624	-1.382967	-0.367144
-4.011574	-1.447784	-0.149078
-3.925087	-1.053348	-0.328105
-3.704723	-1.268465	-0.083115
-3.700703	-0.869938	-0.301754
-3.551035	-1.140242	-0.054986
-3.579683	-0.791949	-0.269428
-3.488661	-1.031192	-0.059639
-3.520535	-0.793635	-0.229007
-3.478266	-0.929187	-0.091722
-3.497338	-0.803697	-0.178852
-3.482800	-0.855823	-0.118474
-3.490308	-0.806059	-0.145972
-3.486386	-0.812020	-0.128744
-3.485648	-0.794785	-0.132361
-3.480446	-0.787984	-0.128445
-3.472490	-0.778750	-0.127292
-3.460365	-0.770685	-0.125664
-3.443697	-0.762620	-0.124316
-3.421959	-0.754587	-0.123064
-3.394732	-0.746436	-0.121909
-3.361644	-0.738068	-0.120831
-3.322368	-0.729394	-0.119814
-3.276615	-0.720337	-0.118842
-3.224131	-0.710819	-0.117900
-3.164689	-0.700767	-0.116972
-3.098091	-0.690103	-0.116041
-3.024162	-0.678746	-0.115086
-2.942755	-0.666609	-0.114085
-2.853744	-0.653602	-0.113015
-2.757029	-0.639628	-0.111848
-2.652535	-0.624591	-0.110557
-2.540214	-0.608390	-0.109110
-2.420047	-0.590926	-0.107476
-2.292043	-0.572099	-0.105624
-2.156243	-0.551811	-0.103524
-2.012721	-0.529966	-0.101146
-1.861581	-0.506472	-0.098463
-1.702966	-0.481242	-0.095448
-1.537052	-0.454194	-0.092077
-1.364055	-0.425254	-0.088324
-1.184226	-0.394351	-0.084170
-0.997860	-0.361431	-0.079593
-0.805287	-0.326453	-0.074575
-0.606875	-0.289386	-0.069102
-0.403032	-0.250211	-0.063161
-0.194207	-0.208919	-0.056743
0.019112	-0.165514	-0.049844
0.236400	-0.120009	-0.042460
0.457091	-0.072435	-0.034594
0.680587	-0.022832	-0.026248
0.906252	0.028742	-0.017433
1.133420	0.082213	-0.008159
1.361394	0.137490	0.001558
1.589449	0.194464	0.011696
1.816831	0.253003	0.022233
2.042766	0.312955	0.033137
2.266456	0.374146	0.044376
2.487084	0.436376	0.055910
2.703813	0.499422	0.067695
2.915790	0.563034	0.080888
3.122130	0.627352	0.093345
3.321985	0.691719	0.105251
3.514467	0.755579	0.116967
3.698653	0.818528	0.128551
3.873594	0.880199	0.139980
4.038261	0.965370	0.151207
4.193232	1.043815	0.164227
4.337116	1.110474	0.177478
4.468171	1.169869	0.189909
4.584953	1.223379	0.201360
4.686110	1.271499	0.211837
4.770333	1.314395	0.221367
4.836350	1.352079	0.229967
4.882929	1.384475	0.237642
4.908924	1.411456	0.244387
4.913337	1.432865	0.250192
4.895328	1.448530	0.255037
4.854235	1.458273	0.258904
4.789604	1.461917	0.261769
4.701243	1.459294	0.263609
4.589283	1.450246	0.264398
4.454253	1.434638	0.264110
4.297160	1.412370	0.262718
4.119562	1.383387	0.260195
3.923618	1.347700	0.256511
3.712086	1.305413	0.251637
3.488269	1.256743	0.245549
3.255867	1.202045	0.238223
3.020714	1.141832	0.229648
2.909516	1.076919	0.219825
2.799930	1.036483	0.208648
2.694233	0.992937	0.197866
2.590068	0.947008	0.187301
2.485865	0.899217	0.176834
2.380581	0.849952	0.166390
2.273535	0.799526	0.155931
2.164304	0.748203	0.145443
2.052658	0.696219	0.134931
1.938513	0.643798	0.124411
1.821898	0.591154	0.113905
1.702931	0.538496	0.103442
1.581806	0.486030	0.093052
1.458773	0.433955	0.082769
1.334132	0.382467	0.072626
1.208221	0.331751	0.062656
1.081409	0.281986	0.052890
0.954089	0.233338	0.043361
0.826670	0.185959	0.034096
0.699578	0.139989	0.025122
0.573240	0.095552	0.016466
0.448091	0.052756	0.008147
0.324562	0.011690	0.000186
0.203078	-0.027569	-0.007401
0.084058	-0.064963	-0.014601
-0.032094	-0.100445	-0.021402
-0.144987	-0.133985	-0.027798
-0.254249	-0.165565	-0.033782
-0.359529	-0.193842	-0.039351
-0.460400	-0.219642	-0.044431
-0.556530	-0.244757	-0.049022
-0.647735	-0.268723	-0.053213
-0.733818	-0.291264	-0.057041
-0.814590	-0.312202	-0.060518
-0.889874	-0.331413	-0.063644
-0.959514	-0.348809	-0.066417
-1.023379	-0.364326	-0.068832
-1.081366	-0.377917	-0.070885
-1.133407	-0.389552	-0.072575
-1.179468	-0.399215	-0.073901
-1.219547	-0.406904	-0.074865
-1.253674	-0.412630	-0.075471
-1.281906	-0.416415	-0.075728
-1.304330	-0.418294	-0.075642
-1.321059	-0.418311	-0.075227
-1.332231	-0.416525	-0.074495
-1.338008	-0.413002	-0.073461
-1.338571	-0.407818	-0.072142
-1.334124	-0.401061	-0.070556
-1.324887	-0.392824	-0.068723
-1.311095	-0.383210	-0.066664
-1.292999	-0.372331	-0.064398
-1.270862	-0.360303	-0.061950
-1.244958	-0.347246	-0.059340
-1.215572	-0.333287	-0.056593
-1.182996	-0.318553	-0.053729
-1.147529	-0.303172	-0.050774
-1.109474	-0.287273	-0.047748
-1.069138	-0.270984	-0.044675
-1.026829	-0.254428	-0.041577
-0.982854	-0.237728	-0.038473
-0.937516	-0.220999	-0.035385
-0.891113	-0.204351	-0.032331
-0.843938	-0.187888	-0.029329
-0.796272	-0.171705	-0.026396
-0.748386	-0.155891	-0.023547
-0.700538	-0.140524	-0.020796
-0.654807	-0.125673	-0.018167
-0.611108	-0.111451	-0.015635
-0.568555	-0.097936	-0.013177
-0.527093	-0.085156	-0.010823
-0.486693	-0.073127	-0.008593
-0.447344	-0.061861	-0.006501
-0.409049	-0.051359	-0.004560
-0.371821	-0.041617	-0.002773
-0.335679	-0.032623	-0.001147
-0.300644	-0.023083	0.000317
-0.266667	-0.013885	0.001666
-0.233758	-0.005465	0.002902
-0.201954	0.002194	0.004012
-0.171286	0.009106	0.004989
-0.141783	0.015286	0.005828
-0.113465	0.020751	0.006530
-0.086351	0.025519	0.007096
-0.060451	0.029612	0.007529
-0.035771	0.033054	0.007833
-0.012312	0.035873	0.008015
0.009931	0.038098	0.008081
0.030968	0.039765	0.008039
0.050815	0.040908	0.007899
0.069493	0.041567	0.007669
0.087025	0.041783	0.007359
0.103441	0.041600	0.006979
0.118771	0.041060	0.006541
0.133052	0.040211	0.006055
0.146322	0.039099	0.005531
0.158619	0.037769	0.004981
0.169986	0.036267	0.004414
0.180465	0.034640	0.003841
0.190101	0.032931	0.003272
0.198937	0.031182	0.002715
0.207017	0.029433	0.002180
0.214383	0.027722	0.001673
0.221076	0.026083	0.001202
0.227138	0.024549	0.000774
0.232605	0.023148	0.000394
0.237514	0.021905	0.000067
0.241897	0.020845	-0.000203
0.245786	0.019986	-0.000412
0.249208	0.019345	-0.000558
0.252187	0.018934	-0.000638
0.254745	0.018763	-0.000652
0.256901	0.018837	-0.000599
0.258670	0.019161	-0.000479
0.260064	0.019733	-0.000293
0.261094	0.020550	-0.000043
0.261765	0.021605	0.000274
0.262083	0.022891	0.000658
0.262049	0.024809	0.001090
0.261679	0.027213	0.001578
0.260982	0.029680	0.002124
0.259950	0.032212	0.002721
0.258575	0.034805	0.003361
0.256848	0.037450	0.004036
0.256023	0.040131	0.004741
0.255224	0.042849	0.005467
0.254009	0.045585	0.006208
0.252347	0.048315	0.006957
0.250208	0.051011	0.007707
0.247562	0.053646	0.008450
0.244382	0.056190	0.009180
0.240640	0.058613	0.009888
0.236310	0.060887	0.010569
0.231369	0.062982	0.011214
0.225796	0.064869	0.011817
0.219572	0.066522	0.012372
0.212684	0.067914	0.012871
0.205118	0.069021	0.013310
0.196867	0.069820	0.013683
0.187928	0.070292	0.013984
0.178301	0.070417	0.014211
0.167992	0.070181	0.014358
0.157012	0.069569	0.014423
0.145376	0.068573	0.014403
0.133104	0.067185	0.014296
0.120223	0.065400	0.014101
0.106764	0.063217	0.013817
0.092763	0.060639	0.013444
0.078261	0.057669	0.012983
0.063305	0.054316	0.012435
0.047947	0.050590	0.011802
0.032241	0.046507	0.011087
0.016249	0.042082	0.010292
0.000035	0.037336	0.009423
-0.016332	0.032292	0.008483
-0.032782	0.026974	0.007477
-0.049241	0.021409	0.006410
-0.065632	0.015730	0.005301
-0.081878	0.010026	0.004153
-0.097898	0.004136	0.002960
-0.113615	-0.001908	0.001731
-0.128950	-0.008069	0.000471
-0.143830	-0.014311	-0.000811
-0.158178	-0.020596	-0.002108
-0.171923	-0.026885	-0.003412
-0.184997	-0.033137	-0.004715
-0.197333	-0.039313	-0.006008
-0.208873	-0.045371	-0.007283
-0.219560	-0.051273	-0.008531
-0.229342	-0.056978	-0.009745
-0.238173	-0.062450	-0.010916
-0.246010	-0.067650	-0.012036
-0.252814	-0.072543	-0.013098
-0.258554	-0.077098	-0.014095
-0.263200	-0.081282	-0.015019
-0.266733	-0.085068	-0.015866
-0.269685	-0.088430	-0.016629
-0.271509	-0.091347	-0.017302
-0.272181	-0.093799	-0.017883
-0.271687	-0.095769	-0.018366
-0.270013	-0.097244	-0.018748
-0.267155	-0.098211	-0.019027
-0.263114	-0.098663	-0.019202
-0.257896	-0.098595	-0.019270
-0.251516	-0.098005	-0.019232
-0.243994	-0.096894	-0.019087
-0.235357	-0.095268	-0.018836
-0.225637	-0.093134	-0.018481
-0.214876	-0.090502	-0.018023
-0.203119	-0.087387	-0.017466
-0.190420	-0.083804	-0.016813
-0.176837	-0.079774	-0.016067
-0.162433	-0.075319	-0.015234
-0.147280	-0.070464	-0.014317
-0.131451	-0.065207	-0.013323
-0.115026	-0.059582	-0.012262
-0.098087	-0.053629	-0.011142
-0.080720	-0.047381	-0.009958
-0.063015	-0.040874	-0.008718
-0.045064	-0.034144	-0.007429
-0.026959	-0.027231	-0.006098
-0.008795	-0.020174	-0.004734
0.009333	-0.013016	-0.003345
0.027331	-0.005799	-0.001939
0.045103	0.001434	-0.000524
0.062558	0.008639	0.000890
0.079606	0.015772	0.002296
0.096159	0.022791	0.003684
0.112132	0.029654	0.005046
0.127446	0.036319	0.006375
0.142026	0.042747	0.007662
0.155803	0.048901	0.008899
0.168712	0.054746	0.010079
0.180696	0.060248	0.011196
0.191702	0.065379	0.012243
0.201684	0.070111	0.013214
0.210603	0.074420	0.014104
0.218424	0.078284	0.014909
0.225121	0.081687	0.015623
0.230671	0.084613	0.016245
0.235059	0.087050	0.016771
0.238277	0.088990	0.017199
0.240322	0.090429	0.017528
0.241197	0.091362	0.017755
0.240910	0.091792	0.017883
0.239476	0.091722	0.017910
0.237397	0.091158	0.017837
0.234398	0.090115	0.017667
0.230305	0.088605	0.017401
0.225145	0.086643	0.017042
0.218951	0.084348	0.016594
0.211761	0.081747	0.016084
0.203619	0.078732	0.015492
0.194573	0.075323	0.014821
0.184674	0.071542	0.014077
0.173979	0.067415	0.013263
0.162548	0.062968	0.012386
0.150444	0.058229	0.011450
0.137736	0.053228	0.010462
0.124492	0.047995	0.009428
0.110787	0.042563	0.008355
0.096693	0.036965	0.007248
0.082287	0.031234	0.006115
0.067648	0.025405	0.004963
0.052851	0.019513	0.003798
0.037976	0.013590	0.002628
0.023100	0.007672	0.001460
0.008300	0.001793	0.000299
-0.006347	-0.004016	-0.000847
-0.020768	-0.009721	-0.001971
-0.034892	-0.015291	-0.003068
-0.048647	-0.020697	-0.004132
-0.061968	-0.025911	-0.005156
-0.074791	-0.030905	-0.006136
-0.087057	-0.035656	-0.007067
-0.098712	-0.040140	-0.007943
-0.109704	-0.044337	-0.008762
-0.119988	-0.048228	-0.009518
-0.129523	-0.051796	-0.010210
-0.138274	-0.055027	-0.010834
-0.146208	-0.057910	-0.011388
-0.153301	-0.060434	-0.011871
-0.159532	-0.062592	-0.012280
-0.164884	-0.064378	-0.012614
-0.169347	-0.065791	-0.012875
-0.172914	-0.066827	-0.013060
-0.175586	-0.067490	-0.013171
-0.177364	-0.067770	-0.013209
-0.178259	-0.067688	-0.013180
-0.178280	-0.067250	-0.013083
-0.177447	-0.066464	-0.012917
-0.175778	-0.065341	-0.012684
-0.173301	-0.063891	-0.012386
-0.170040	-0.062129	-0.012026
-0.166030	-0.060069	-0.011607
-0.161355	-0.057728	-0.011133
-0.156082	-0.055125	-0.010607
-0.150158	-0.052278	-0.010033
-0.143621	-0.049210	-0.009416
-0.136513	-0.045941	-0.008760
-0.128880	-0.042494	-0.008069
-0.120767	-0.038892	-0.007348
-0.112223	-0.035159	-0.006603
-0.103297	-0.031318	-0.005836
-0.094041	-0.027395	-0.005055
-0.084507	-0.023412	-0.004263
-0.074748	-0.019396	-0.003465
-0.064816	-0.015369	-0.002666
-0.054767	-0.011354	-0.001872
-0.044650	-0.007375	-0.001085
-0.034522	-0.003453	-0.000311
-0.024431	0.000391	0.000446
-0.014430	0.004136	0.001181
-0.004565	0.007765	0.001893
0.005111	0.011258	0.002575
0.014559	0.014602	0.003227
0.023731	0.017779	0.003843
0.032590	0.020778	0.004423
0.041093	0.023585	0.004963
0.049210	0.026192	0.005461
0.056903	0.028587	0.005916
0.064150	0.030767	0.006326
0.070918	0.032720	0.006690
0.077193	0.034447	0.007007
0.082946	0.036018	0.007277
0.088172	0.037359	0.007500
0.092850	0.038462	0.007682
0.096981	0.039333	0.007818
0.100548	0.039965	0.007908
0.103559	0.040371	0.007953
0.106003	0.040546	0.007952
0.107897	0.040503	0.007909
0.109230	0.040240	0.007823
0.110030	0.039775	0.007697
0.110289	0.039105	0.007532
0.110040	0.038252	0.007332
0.109278	0.037213	0.007096
0.108045	0.036014	0.006830
0.106334	0.034650	0.006532
0.104196	0.033154	0.006210
0.101622	0.031516	0.005862
0.098671	0.029774	0.005495
0.095332	0.027916	0.005107
0.091673	0.025983	0.004706
0.087741	0.023960	0.004290
0.083627	0.021892	0.003867
0.079218	0.019761	0.003434
0.074597	0.017615	0.003000
0.069734	0.015431	0.002561
0.064720	0.013261	0.002128
0.059518	0.011076	0.001694
0.054228	0.008934	0.001271
0.048802	0.006798	0.000852
0.043349	0.004730	0.000449
0.037812	0.002687	0.000054
0.032307	0.000735	-0.000321
0.026765	-0.001176	-0.000685
0.021311	-0.002975	-0.001025
0.015865	-0.004720	-0.001352
0.010558	-0.006338	-0.001651
0.005299	-0.007891	-0.001935
0.000226	-0.009291	-0.002190
-0.004763	-0.010605	-0.002428
-0.009527	-0.011772	-0.002635
-0.014176	-0.012867	-0.002826
-0.018565	-0.013807	-0.002984
-0.022815	-0.014675	-0.003127
-0.026777	-0.015385	-0.003237
-0.030581	-0.016026	-0.003332
-0.034075	-0.016509	-0.003395
-0.037399	-0.016927	-0.003444
-0.040397	-0.017192	-0.003462
-0.043217	-0.017400	-0.003469
-0.045703	-0.017462	-0.003446
-0.048007	-0.017476	-0.003414
-0.049974	-0.017352	-0.003354
-0.051761	-0.017194	-0.003289
-0.053212	-0.016908	-0.003197
-0.054491	-0.016600	-0.003103
-0.055439	-0.016178	-0.002986
-0.056224	-0.015747	-0.002869
-0.056690	-0.015215	-0.002733
-0.057005	-0.014689	-0.002599
-0.057015	-0.014075	-0.002449
-0.056890	-0.013480	-0.002304
-0.056476	-0.012810	-0.002146
-0.055945	-0.012173	-0.001996
-0.055145	-0.011474	-0.001836
-0.054246	-0.010818	-0.001687
-0.053099	-0.010112	-0.001529
-0.051873	-0.009460	-0.001385
-0.050420	-0.008767	-0.001235
-0.048910	-0.008136	-0.001100
-0.047190	-0.007473	-0.000961
-0.045422	-0.006877	-0.000838
-0.043472	-0.006256	-0.000713
-0.041500	-0.005707	-0.000605
-0.039367	-0.005137	-0.000496
-0.037234	-0.004639	-0.000403
-0.034962	-0.004125	-0.000309
-0.032707	-0.003670	-0.000233
-0.030334	-0.003171	-0.000155
-0.027996	-0.002743	-0.000095
-0.025560	-0.002302	-0.000032
-0.023174	-0.001931	0.000014
-0.020710	-0.001547	0.000063
-0.018310	-0.001229	0.000096
-0.015849	-0.000897	0.000132
-0.013466	-0.000628	0.000154
-0.011038	-0.000341	0.000179
-0.008700	-0.000112	0.000192
-0.006331	0.000136	0.000209
-0.004061	0.000332	0.000214
-0.001774	0.000550	0.000225
0.000406	0.000721	0.000226
0.002591	0.000918	0.000233
0.004662	0.001073	0.000232
0.006728	0.001256	0.000238
0.008674	0.001403	0.000237
0.010607	0.001581	0.000243
0.012416	0.001727	0.000244
0.014204	0.001906	0.000253
0.015865	0.002057	0.000257
0.017497	0.002243	0.000270
0.019001	0.002404	0.000279
0.020470	0.002600	0.000298
0.021808	0.002773	0.000313
0.023106	0.002982	0.000337
0.024272	0.003170	0.000359
0.025395	0.003391	0.000389
0.026384	0.003592	0.000417
0.027325	0.003825	0.000454
0.028133	0.004037	0.000487
0.028890	0.004279	0.000529
0.029512	0.004543	0.000568
0.030083	0.004831	0.000615
0.030520	0.005091	0.000660
0.030903	0.005371	0.000711
0.031152	0.005620	0.000759
0.031346	0.005885	0.000812
0.031408	0.006116	0.000861
0.031412	0.006358	0.000915
0.031286	0.006563	0.000964
0.031134	0.006776	0.001015
0.030875	0.006948	0.001061
0.030559	0.007123	0.001108
0.030112	0.007255	0.001148
0.029610	0.007388	0.001190
0.028979	0.007473	0.001224
0.028294	0.007555	0.001258
0.027483	0.007586	0.001282
0.026622	0.007612	0.001306
0.025639	0.007585	0.001320
0.024611	0.007551	0.001332
0.023466	0.007461	0.001334
0.022282	0.007362	0.001334
0.020986	0.007207	0.001323
0.019659	0.007043	0.001309
0.018227	0.006821	0.001284
0.016773	0.006591	0.001258
0.015223	0.006303	0.001219
0.013660	0.006008	0.001178
0.012010	0.005657	0.001126
0.010359	0.005301	0.001072
0.008630	0.004891	0.001006
0.006913	0.004478	0.000940
0.005130	0.004013	0.000862
0.003372	0.003551	0.000784
0.001559	0.003039	0.000695
-0.000215	0.002535	0.000607
-0.002032	0.001985	0.000509
-0.003794	0.001448	0.000413
-0.005587	0.000869	0.000307
-0.007312	0.000309	0.000205
-0.009054	-0.000288	0.000093
-0.010712	-0.000860	-0.000014
-0.012376	-0.001464	-0.000128
-0.013941	-0.002021	-0.000237
-0.015499	-0.002603	-0.000353
-0.016944	-0.003148	-0.000461
-0.018370	-0.003717	-0.000575
-0.019671	-0.004243	-0.000680
-0.020942	-0.004786	-0.000789
-0.022075	-0.005279	-0.000888
-0.023169	-0.005785	-0.000991
-0.024115	-0.006236	-0.001083
-0.025014	-0.006693	-0.001177
-0.025754	-0.007089	-0.001258
-0.026442	-0.007488	-0.001342
-0.026964	-0.007821	-0.001411
-0.027428	-0.008152	-0.001482
-0.027722	-0.008412	-0.001538
-0.027954	-0.008668	-0.001594
-0.028002	-0.008849	-0.001635
-0.027986	-0.009024	-0.001675
-0.027795	-0.009120	-0.001700
-0.027544	-0.009208	-0.001724
-0.027121	-0.009217	-0.001731
-0.026640	-0.009217	-0.001738
-0.025990	-0.009137	-0.001728
-0.025288	-0.009047	-0.001717
-0.024423	-0.008878	-0.001690
-0.023512	-0.008700	-0.001661
-0.022446	-0.008446	-0.001617
-0.021344	-0.008184	-0.001572
-0.020097	-0.007847	-0.001511
-0.018824	-0.007506	-0.001450
-0.017419	-0.007090	-0.001375
-0.015999	-0.006663	-0.001299
-0.014461	-0.006170	-0.001210
-0.012922	-0.005681	-0.001121
-0.011279	-0.005132	-0.001020
-0.009649	-0.004592	-0.000920
-0.007932	-0.003998	-0.000809
-0.006244	-0.003419	-0.000701
-0.004485	-0.002792	-0.000582
-0.002770	-0.002187	-0.000468
-0.001001	-0.001540	-0.000345
0.000708	-0.000922	-0.000227
0.002454	-0.000269	-0.000101
0.004125	0.000350	0.000017
0.005817	0.000996	0.000142
0.007417	0.001601	0.000259
0.009024	0.002226	0.000381
0.010525	0.002804	0.000494
0.012019	0.003396	0.000610
0.013393	0.003935	0.000715
0.014747	0.004483	0.000823
0.015970	0.004971	0.000919
0.017161	0.005463	0.001017
0.018212	0.005892	0.001102
0.019220	0.006318	0.001187
0.020080	0.006678	0.001259
0.020891	0.007032	0.001330
0.021547	0.007316	0.001388
0.022148	0.007592	0.001444
0.022590	0.007795	0.001486
0.022975	0.007988	0.001526
0.023198	0.008107	0.001551
0.023363	0.008216	0.001575
0.023367	0.008250	0.001584
0.023314	0.008273	0.001591
0.023102	0.008222	0.001583
0.022846	0.008162	0.001573
0.022448	0.008029	0.001549
0.022001	0.007889	0.001524
0.021406	0.007678	0.001484
0.020769	0.007463	0.001444
0.019990	0.007181	0.001390
0.019179	0.006898	0.001336
0.018236	0.006551	0.001269
0.017270	0.006207	0.001203
0.016183	0.005804	0.001124
0.015085	0.005409	0.001048
0.013877	0.004959	0.000960
0.012671	0.004525	0.000876
0.011369	0.004045	0.000781
0.010081	0.003581	0.000690
0.008711	0.003074	0.000590
0.007368	0.002588	0.000495
0.005957	0.002063	0.000392
0.004587	0.001567	0.000296
0.003162	0.001037	0.000192
0.001791	0.000539	0.000096
0.000379	0.000015	-0.000006
-0.000965	-0.000472	-0.000101
-0.002338	-0.000980	-0.000199
-0.003631	-0.001446	-0.000289
-0.004940	-0.001929	-0.000383
-0.006158	-0.002365	-0.000466
-0.007381	-0.002813	-0.000553
-0.008502	-0.003210	-0.000629
-0.009619	-0.003616	-0.000707
-0.010625	-0.003965	-0.000774
-0.011618	-0.004315	-0.000842
-0.012492	-0.004607	-0.000898
-0.013346	-0.004902	-0.000955
-0.014075	-0.005137	-0.001000
-0.014778	-0.005374	-0.001046
-0.015353	-0.005549	-0.001078
-0.015898	-0.005723	-0.001112
-0.016312	-0.005836	-0.001132
-0.016693	-0.005948	-0.001153
-0.016942	-0.005998	-0.001161
-0.017159	-0.006048	-0.001169
-0.017244	-0.006036	-0.001165
-0.017298	-0.006025	-0.001162
-0.017222	-0.005954	-0.001146
-0.017118	-0.005885	-0.001131
-0.016887	-0.005758	-0.001104
-0.016633	-0.005635	-0.001079
-0.016250	-0.005456	-0.001042
-0.015845	-0.005283	-0.001007
-0.015325	-0.005058	-0.000962
-0.014794	-0.004842	-0.000918
-0.014155	-0.004576	-0.000865
-0.013511	-0.004323	-0.000815
-0.012769	-0.004024	-0.000755
-0.012030	-0.003741	-0.000699
-0.011201	-0.003415	-0.000634
-0.010385	-0.003109	-0.000574
-0.009488	-0.002764	-0.000506
-0.008613	-0.002444	-0.000443
-0.007666	-0.002087	-0.000373
-0.006751	-0.001759	-0.000309
-0.005773	-0.001398	-0.000239
-0.004837	-0.001069	-0.000175
-0.003848	-0.000712	-0.000105
-0.002910	-0.000390	-0.000043
-0.001927	-0.000042	0.000024
-0.001004	0.000267	0.000083
-0.000046	0.000598	0.000147
0.000844	0.000888	0.000202
0.001763	0.001198	0.000262
0.002605	0.001464	0.000312
0.003469	0.001747	0.000366
0.004249	0.001984	0.000410
0.005044	0.002237	0.000457
0.005750	0.002441	0.000495
0.006466	0.002660	0.000536
0.007087	0.002829	0.000566
0.007715	0.003012	0.000599
0.008244	0.003144	0.000622
0.008776	0.003290	0.000648
0.009206	0.003384	0.000664
0.009637	0.003491	0.000682
0.009965	0.003547	0.000690
0.010292	0.003616	0.000701
0.010516	0.003634	0.000702
0.010739	0.003666	0.000706
0.010858	0.003648	0.000699
0.010978	0.003645	0.000696
0.010996	0.003593	0.000683
0.011016	0.003558	0.000674
0.010935	0.003474	0.000655
0.010860	0.003408	0.000640
0.010687	0.003296	0.000615
0.010523	0.003204	0.000595
0.010264	0.003067	0.000567
0.010019	0.002952	0.000542
0.009683	0.002794	0.000510
0.009365	0.002660	0.000482
0.008970	0.002485	0.000447
0.008598	0.002336	0.000417
0.008146	0.002149	0.000379
0.007720	0.001989	0.000347
0.007219	0.001793	0.000308
0.006749	0.001627	0.000276
0.006211	0.001426	0.000236
0.005709	0.001257	0.000204
0.005143	0.001056	0.000164
0.004619	0.000887	0.000132
0.004037	0.000689	0.000094
0.003502	0.000525	0.000063
0.002913	0.000332	0.000027
0.002377	0.000175	-0.000002
0.001792	-0.000008	-0.000037
0.001264	-0.000155	-0.000064
0.000692	-0.000327	-0.000095
0.000181	-0.000462	-0.000119
-0.000369	-0.000621	-0.000148
-0.000855	-0.000741	-0.000169
-0.001376	-0.000885	-0.000195
-0.001829	-0.000990	-0.000213
-0.002314	-0.001118	-0.000235
-0.002729	-0.001206	-0.000250
-0.003172	-0.001317	-0.000269
-0.003543	-0.001388	-0.000279
-0.003940	-0.001481	-0.000295
-0.004263	-0.001535	-0.000302
-0.004610	-0.001611	-0.000314
-0.004882	-0.001647	-0.000318
-0.005177	-0.001706	-0.000327
-0.005395	-0.001726	-0.000328
-0.005637	-0.001768	-0.000334
-0.005800	-0.001772	-0.000332
-0.005987	-0.001799	-0.000334
-0.006096	-0.001787	-0.000329
-0.006229	-0.001799	-0.000330
-0.006284	-0.001774	-0.000322
-0.006364	-0.001773	-0.000320
-0.006367	-0.001734	-0.000311
-0.006396	-0.001722	-0.000307
-0.006349	-0.001672	-0.000295
-0.006329	-0.001649	-0.000289
-0.006236	-0.001589	-0.000276
-0.006170	-0.001557	-0.000269
-0.006033	-0.001489	-0.000255
-0.005921	-0.001449	-0.000246
-0.005739	-0.001374	-0.000231
-0.005589	-0.001328	-0.000222
-0.005371	-0.001247	-0.000206
-0.005188	-0.001196	-0.000196
-0.004940	-0.001112	-0.000180
-0.004729	-0.001057	-0.000170
-0.004454	-0.000970	-0.000153
-0.004220	-0.000913	-0.000143
-0.003925	-0.000824	-0.000127
-0.003672	-0.000766	-0.000117
-0.003361	-0.000676	-0.000101
-0.003094	-0.000618	-0.000091
-0.002771	-0.000528	-0.000075
-0.002496	-0.000471	-0.000066
-0.002167	-0.000382	-0.000050
-0.001887	-0.000327	-0.000041
-0.001555	-0.000240	-0.000026
-0.001276	-0.000186	-0.000018
-0.000946	-0.000102	-0.000003
-0.000670	-0.000051	0.000004
-0.000347	0.000030	0.000018
-0.000080	0.000078	0.000025
0.000234	0.000155	0.000038
0.000489	0.000199	0.000044
0.000789	0.000273	0.000056
0.001030	0.000313	0.000062
0.001314	0.000383	0.000073
0.001536	0.000419	0.000078
0.001800	0.000485	0.000089
0.002002	0.000516	0.000093
0.002245	0.000577	0.000103
0.002424	0.000604	0.000106
0.002643	0.000661	0.000115
0.002798	0.000683	0.000118
0.002991	0.000735	0.000127
0.003120	0.000752	0.000128
0.003286	0.000799	0.000136
0.003387	0.000811	0.000137
0.003526	0.000853	0.000145
0.003599	0.000860	0.000145
0.003710	0.000896	0.000151
0.003755	0.000898	0.000151
0.003836	0.000929	0.000157
0.003853	0.000926	0.000155
0.003906	0.000952	0.000160
0.003894	0.000943	0.000158
0.003919	0.000964	0.000162
0.003879	0.000950	0.000160
0.003877	0.000965	0.000163
0.003811	0.000945	0.000159
0.003782	0.000954	0.000162
0.003690	0.000930	0.000157
0.003637	0.000933	0.000159
0.003522	0.000903	0.000154
0.003449	0.000901	0.000155
0.003314	0.000866	0.000148
0.003219	0.000859	0.000148
0.003064	0.000818	0.000141
0.002949	0.000806	0.000140
0.002774	0.000760	0.000132
0.002642	0.000744	0.000131
0.002451	0.000693	0.000122
0.002304	0.000672	0.000119
0.002100	0.000617	0.000110
0.001940	0.000591	0.000106
0.001725	0.000532	0.000096
0.001555	0.000503	0.000092
0.001332	0.000441	0.000081
0.001156	0.000408	0.000076
0.000926	0.000343	0.000065
0.000747	0.000308	0.000059
0.000515	0.000240	0.000047
0.000334	0.000203	0.000042
0.000104	0.000133	0.000029
-0.000075	0.000095	0.000023
-0.000303	0.000025	0.000010
-0.000476	-0.000014	0.000004
-0.000697	-0.000085	-0.000009
-0.000863	-0.000123	-0.000015
-0.001075	-0.000193	-0.000028
-0.001230	-0.000231	-0.000035
-0.001430	-0.000299	-0.000047
-0.001573	-0.000334	-0.000053
-0.001758	-0.000400	-0.000066
-0.001885	-0.000433	-0.000072
-0.002055	-0.000496	-0.000084
-0.002164	-0.000525	-0.000089
-0.002315	-0.000584	-0.000100
-0.002405	-0.000609	-0.000104
-0.002536	-0.000663	-0.000115
-0.002605	-0.000683	-0.000119
-0.002715	-0.000731	-0.000128
-0.002762	-0.000745	-0.000131
-0.002849	-0.000788	-0.000140
-0.002873	-0.000796	-0.000141
-0.002936	-0.000833	-0.000149
-0.002936	-0.000834	-0.000149
-0.002973	-0.000863	-0.000155
-0.002948	-0.000857	-0.000154
-0.002962	-0.000880	-0.000159
-0.002913	-0.000867	-0.000157
-0.002904	-0.000882	-0.000161
-0.002832	-0.000861	-0.000157
-0.002801	-0.000869	-0.000159
-0.002708	-0.000841	-0.000154
-0.002656	-0.000842	-0.000155
-0.002543	-0.000807	-0.000149
-0.002472	-0.000801	-0.000149
-0.002340	-0.000759	-0.000141
-0.002250	-0.000746	-0.000140
-0.002102	-0.000698	-0.000131
-0.001997	-0.000679	-0.000128
-0.001834	-0.000626	-0.000118
-0.001716	-0.000601	-0.000114
-0.001541	-0.000543	-0.000103
-0.001412	-0.000513	-0.000098
-0.001228	-0.000451	-0.000087
-0.001091	-0.000418	-0.000081
-0.000900	-0.000352	-0.000069
-0.000759	-0.000316	-0.000062
-0.000564	-0.000247	-0.000049
-0.000420	-0.000209	-0.000043
-0.000224	-0.000139	-0.000029
-0.000080	-0.000101	-0.000023
0.000113	-0.000030	-0.000009
0.000253	0.000009	-0.000002
0.000442	0.000078	0.000011
0.000576	0.000116	0.000018
0.000758	0.000184	0.000031
0.000883	0.000220	0.000038
0.001054	0.000286	0.000051
0.001168	0.000318	0.000056
0.001327	0.000381	0.000069
0.001428	0.000409	0.000074
0.001573	0.000467	0.000085
0.001658	0.000492	0.000090
0.001787	0.000545	0.000100
