## Supplementary material for "Visualising joint force-velocity properties in musculoskeletal models": Code&Data: A03_FB_P03_x0_qposOutput.csv

0.349066	1.396263	0.349066
0.349066	1.396262	0.349064
0.349069	1.396256	0.349058
0.349076	1.396237	0.349041
0.349094	1.396191	0.349005
0.349131	1.396102	0.348941
0.349198	1.395943	0.348835
0.349307	1.395686	0.348672
0.349476	1.395295	0.348432
0.349722	1.394731	0.348094
0.350066	1.393952	0.347630
0.350528	1.392917	0.347006
0.351129	1.391583	0.346184
0.351891	1.389912	0.345124
0.352834	1.387865	0.343783
0.353976	1.385412	0.342123
0.355335	1.382522	0.340112
0.356925	1.379171	0.337723
0.358760	1.375338	0.334934
0.360851	1.371007	0.331729
0.363207	1.366167	0.328094
0.365835	1.360812	0.324023
0.368740	1.354940	0.319508
0.371925	1.348553	0.314548
0.375391	1.341658	0.309144
0.379154	1.335689	0.299240
0.383240	1.330365	0.286038
0.387657	1.325537	0.270164
0.392407	1.321104	0.252046
0.397488	1.316997	0.232015
0.402892	1.313162	0.210338
0.408607	1.309564	0.187248
0.414619	1.306174	0.162950
0.420909	1.302973	0.137636
0.427459	1.299949	0.111487
0.434375	1.295451	0.089013
0.441588	1.289820	0.069417
0.449045	1.283298	0.052127
0.456707	1.276079	0.036687
0.464541	1.268322	0.022728
0.472519	1.260162	0.009946
0.480615	1.251713	-0.001903
0.488806	1.243075	-0.013012
0.497070	1.234332	-0.023530
0.505389	1.225559	-0.033563
0.513743	1.216817	-0.043186
0.522114	1.208162	-0.052450
0.530485	1.199642	-0.061382
0.538839	1.191302	-0.069999
0.547160	1.183177	-0.078305
0.555434	1.175304	-0.086297
0.563645	1.167712	-0.093970
0.571780	1.160430	-0.101315
0.579825	1.153481	-0.108324
0.587769	1.146887	-0.114987
0.595599	1.140667	-0.121295
0.603305	1.134836	-0.127242
0.610877	1.129407	-0.132822
0.618307	1.124388	-0.138032
0.625586	1.119786	-0.142869
0.632708	1.115603	-0.147333
0.639667	1.111838	-0.151426
0.646460	1.108487	-0.155152
0.653082	1.105542	-0.158515
0.659533	1.102989	-0.161523
0.665811	1.100813	-0.164184
0.671916	1.098995	-0.166510
0.677851	1.097509	-0.168512
0.683619	1.096328	-0.170206
0.689224	1.095418	-0.171607
0.694672	1.094743	-0.172734
0.699970	1.094263	-0.173614
0.705126	1.093937	-0.174277
0.710145	1.093728	-0.174765
0.715033	1.093603	-0.175119
0.719793	1.093538	-0.175377
0.724423	1.093516	-0.175566
0.728921	1.093527	-0.175700
0.733282	1.093569	-0.175800
0.737500	1.093640	-0.175860
0.741569	1.093745	-0.175904
0.745484	1.093871	-0.175883
0.749238	1.094054	-0.175946
0.752833	1.094200	-0.175706
0.756249	1.094539	-0.176124
0.759518	1.094591	-0.175223
0.762567	1.095176	-0.176236
0.765491	1.095194	-0.174892
0.768173	1.095873	-0.175877
0.770730	1.095976	-0.174484
0.773056	1.096650	-0.175166
0.775246	1.096845	-0.173845
0.777218	1.097507	-0.174273
0.779047	1.097785	-0.173072
0.780673	1.098433	-0.173306
0.782153	1.098777	-0.172252
0.783445	1.099405	-0.172341
0.784595	1.099796	-0.171446
0.785574	1.100393	-0.171425
0.786419	1.100809	-0.170705
0.787115	1.101353	-0.170600
0.787691	1.101761	-0.170043
0.788140	1.102231	-0.169882
0.788489	1.102591	-0.169447
0.788738	1.102965	-0.169270
0.788909	1.103243	-0.168931
0.789006	1.103507	-0.168782
0.789048	1.103680	-0.168528
0.789037	1.103833	-0.168440
0.788989	1.103902	-0.168258
0.788899	1.103968	-0.168250
0.788774	1.103965	-0.168100
0.788605	1.103996	-0.168160
0.788403	1.103959	-0.168004
0.788154	1.103986	-0.168102
0.787872	1.103943	-0.167926
0.787543	1.103978	-0.168019
0.787179	1.103951	-0.167831
0.786768	1.103999	-0.167880
0.786321	1.104004	-0.167695
0.785829	1.104068	-0.167671
0.785296	1.104116	-0.167509
0.784719	1.104203	-0.167412
0.784100	1.104296	-0.167251
0.783436	1.104416	-0.167095
0.782729	1.104553	-0.166909
0.781977	1.104713	-0.166706
0.781181	1.104894	-0.166481
0.780341	1.105098	-0.166236
0.779456	1.105324	-0.165969
0.778527	1.105574	-0.165681
0.777554	1.105846	-0.165372
0.776537	1.106142	-0.165043
0.775476	1.106460	-0.164693
0.774373	1.106801	-0.164324
0.773228	1.107163	-0.163937
0.772041	1.107547	-0.163532
0.770813	1.107951	-0.163111
0.769546	1.108375	-0.162676
0.768241	1.108817	-0.162226
0.766899	1.109277	-0.161766
0.765520	1.109753	-0.161295
0.764108	1.110244	-0.160816
0.762663	1.110749	-0.160331
0.761188	1.111265	-0.159842
0.759683	1.111791	-0.159350
0.758152	1.112326	-0.158859
0.756595	1.112868	-0.158370
0.755016	1.113414	-0.157886
0.753417	1.113963	-0.157408
0.751799	1.114512	-0.156938
0.750166	1.115060	-0.156479
0.748520	1.115605	-0.156033
0.746863	1.116144	-0.155601
0.745199	1.116676	-0.155185
0.743530	1.117198	-0.154788
0.741859	1.117708	-0.154410
0.740188	1.118205	-0.154054
0.738521	1.118686	-0.153720
0.736860	1.119150	-0.153409
0.735209	1.119595	-0.153124
0.733570	1.120019	-0.152865
0.731946	1.120420	-0.152633
0.730340	1.120798	-0.152427
0.728755	1.121150	-0.152250
0.727194	1.121476	-0.152101
0.725658	1.121775	-0.151981
0.724152	1.122045	-0.151889
0.722678	1.122287	-0.151826
0.721238	1.122499	-0.151791
0.719834	1.122682	-0.151784
0.718470	1.122835	-0.151805
0.717147	1.122957	-0.151851
0.715867	1.123050	-0.151921
0.714632	1.123113	-0.152015
0.713444	1.123148	-0.152134
0.712305	1.123155	-0.152276
0.711217	1.123136	-0.152444
0.710179	1.123097	-0.152645
0.709193	1.123040	-0.152883
0.708259	1.122969	-0.153158
0.707377	1.122886	-0.153466
0.706550	1.122792	-0.153806
0.705776	1.122688	-0.154174
0.705057	1.122576	-0.154570
0.704393	1.122458	-0.154990
0.703783	1.122334	-0.155431
0.703227	1.122207	-0.155892
0.702725	1.122079	-0.156369
0.702275	1.121950	-0.156860
0.701877	1.121823	-0.157361
0.701528	1.121699	-0.157870
0.701229	1.121581	-0.158383
0.700975	1.121469	-0.158896
0.700766	1.121367	-0.159405
0.700599	1.121275	-0.159906
0.700471	1.121196	-0.160396
0.700380	1.121130	-0.160869
0.700322	1.121080	-0.161321
0.700294	1.121046	-0.161747
0.700295	1.121029	-0.162143
0.700320	1.121029	-0.162506
0.700370	1.121042	-0.162829
0.700444	1.121069	-0.163121
0.700541	1.121109	-0.163387
0.700660	1.121162	-0.163629
0.700801	1.121226	-0.163851
0.700963	1.121301	-0.164055
0.701146	1.121384	-0.164243
0.701349	1.121475	-0.164417
0.701571	1.121571	-0.164578
0.701811	1.121670	-0.164727
0.702070	1.121772	-0.164866
0.702346	1.121875	-0.164995
0.702638	1.121977	-0.165116
0.702947	1.122078	-0.165230
0.703270	1.122174	-0.165338
0.703606	1.122267	-0.165441
0.703956	1.122354	-0.165540
0.704317	1.122435	-0.165635
0.704689	1.122509	-0.165728
0.705071	1.122575	-0.165820
0.705462	1.122633	-0.165912
0.705859	1.122682	-0.166003
0.706263	1.122723	-0.166096
0.706672	1.122754	-0.166190
0.707084	1.122777	-0.166287
0.707499	1.122790	-0.166387
0.707916	1.122795	-0.166490
0.708332	1.122791	-0.166597
0.708747	1.122779	-0.166709
0.709160	1.122760	-0.166826
0.709570	1.122733	-0.166949
0.709975	1.122699	-0.167078
0.710375	1.122659	-0.167211
0.710768	1.122613	-0.167349
0.711153	1.122561	-0.167491
0.711531	1.122502	-0.167636
0.711899	1.122439	-0.167784
0.712257	1.122370	-0.167933
0.712606	1.122296	-0.168084
0.712943	1.122217	-0.168235
0.713268	1.122134	-0.168386
0.713582	1.122047	-0.168536
0.713882	1.121956	-0.168685
0.714170	1.121862	-0.168831
0.714445	1.121765	-0.168975
0.714706	1.121666	-0.169115
0.714953	1.121564	-0.169252
0.715187	1.121461	-0.169383
0.715406	1.121357	-0.169510
0.715611	1.121252	-0.169631
0.715802	1.121148	-0.169747
0.715979	1.121043	-0.169856
0.716142	1.120939	-0.169958
0.716291	1.120837	-0.170054
0.716426	1.120736	-0.170142
0.716547	1.120638	-0.170224
0.716655	1.120543	-0.170297
0.716750	1.120450	-0.170363
0.716833	1.120361	-0.170422
0.716902	1.120277	-0.170472
0.716960	1.120196	-0.170515
0.717006	1.120121	-0.170551
0.717040	1.120050	-0.170578
0.717064	1.119984	-0.170598
0.717077	1.119924	-0.170610
0.717081	1.119869	-0.170615
0.717074	1.119820	-0.170613
0.717059	1.119777	-0.170603
0.717035	1.119740	-0.170587
0.717003	1.119709	-0.170563
0.716963	1.119684	-0.170533
0.716916	1.119665	-0.170495
0.716861	1.119652	-0.170451
0.716801	1.119645	-0.170399
0.716734	1.119643	-0.170340
0.716661	1.119647	-0.170273
0.716584	1.119657	-0.170200
0.716501	1.119672	-0.170121
0.716415	1.119693	-0.170036
0.716324	1.119719	-0.169945
0.716229	1.119750	-0.169850
0.716132	1.119786	-0.169751
0.716031	1.119828	-0.169648
0.715928	1.119873	-0.169542
0.715823	1.119923	-0.169432
0.715716	1.119977	-0.169321
0.715608	1.120035	-0.169208
0.715499	1.120096	-0.169093
0.715389	1.120160	-0.168977
0.715279	1.120226	-0.168862
0.715169	1.120295	-0.168746
0.715060	1.120365	-0.168632
0.714951	1.120437	-0.168519
0.714843	1.120509	-0.168407
0.714737	1.120582	-0.168298
0.714633	1.120655	-0.168192
0.714530	1.120728	-0.168089
0.714430	1.120799	-0.167990
0.714332	1.120870	-0.167894
0.714237	1.120939	-0.167803
0.714145	1.121006	-0.167717
0.714056	1.121071	-0.167636
0.713970	1.121133	-0.167561
0.713888	1.121191	-0.167490
0.713810	1.121247	-0.167426
0.713735	1.121299	-0.167368
0.713665	1.121347	-0.167315
0.713599	1.121391	-0.167269
0.713537	1.121431	-0.167229
0.713479	1.121466	-0.167195
0.713425	1.121497	-0.167167
0.713376	1.121523	-0.167145
0.713332	1.121545	-0.167129
0.713292	1.121561	-0.167120
0.713256	1.121573	-0.167116
0.713225	1.121580	-0.167117
0.713199	1.121582	-0.167124
0.713177	1.121580	-0.167137
0.713159	1.121573	-0.167154
0.713146	1.121562	-0.167176
0.713137	1.121546	-0.167203
0.713132	1.121527	-0.167235
0.713131	1.121505	-0.167271
0.713134	1.121479	-0.167312
0.713140	1.121451	-0.167356
0.713151	1.121420	-0.167404
0.713165	1.121386	-0.167455
0.713183	1.121350	-0.167509
0.713203	1.121312	-0.167565
0.713228	1.121272	-0.167623
0.713255	1.121231	-0.167683
0.713285	1.121188	-0.167744
0.713318	1.121145	-0.167806
0.713354	1.121101	-0.167868
0.713392	1.121057	-0.167930
0.713433	1.121013	-0.167991
0.713475	1.120969	-0.168052
0.713520	1.120925	-0.168111
0.713566	1.120883	-0.168169
0.713614	1.120841	-0.168226
0.713663	1.120801	-0.168280
0.713714	1.120762	-0.168332
0.713765	1.120725	-0.168381
0.713818	1.120690	-0.168427
0.713870	1.120657	-0.168470
0.713924	1.120627	-0.168510
0.713977	1.120598	-0.168546
0.714030	1.120573	-0.168579
0.714084	1.120550	-0.168608
0.714136	1.120531	-0.168633
0.714189	1.120514	-0.168655
0.714240	1.120500	-0.168672
0.714291	1.120489	-0.168686
0.714340	1.120481	-0.168695
0.714388	1.120476	-0.168701
0.714435	1.120474	-0.168703
0.714480	1.120475	-0.168701
0.714523	1.120479	-0.168695
0.714564	1.120486	-0.168686
0.714604	1.120495	-0.168674
0.714641	1.120508	-0.168658
0.714676	1.120522	-0.168640
0.714708	1.120540	-0.168619
0.714738	1.120559	-0.168596
0.714765	1.120581	-0.168570
0.714790	1.120604	-0.168543
0.714812	1.120629	-0.168514
0.714832	1.120656	-0.168483
0.714848	1.120684	-0.168451
0.714862	1.120713	-0.168419
0.714873	1.120743	-0.168386
0.714881	1.120773	-0.168352
0.714887	1.120803	-0.168318
0.714889	1.120834	-0.168284
0.714889	1.120865	-0.168251
0.714887	1.120895	-0.168218
0.714881	1.120924	-0.168185
0.714874	1.120953	-0.168154
0.714863	1.120980	-0.168124
0.714850	1.121007	-0.168095
0.714835	1.121032	-0.168067
0.714818	1.121056	-0.168041
0.714798	1.121077	-0.168017
0.714776	1.121098	-0.167995
0.714752	1.121116	-0.167975
0.714727	1.121132	-0.167957
0.714699	1.121146	-0.167940
0.714670	1.121158	-0.167926
0.714640	1.121168	-0.167914
0.714608	1.121175	-0.167905
0.714575	1.121181	-0.167897
0.714541	1.121184	-0.167892
0.714506	1.121184	-0.167889
0.714470	1.121183	-0.167887
0.714434	1.121179	-0.167888
0.714397	1.121173	-0.167891
0.714360	1.121165	-0.167896
0.714323	1.121154	-0.167902
0.714285	1.121142	-0.167911
0.714248	1.121129	-0.167921
0.714211	1.121113	-0.167933
0.714175	1.121096	-0.167946
0.714139	1.121078	-0.167960
0.714104	1.121059	-0.167976
0.714070	1.121038	-0.167993
0.714036	1.121017	-0.168012
0.714004	1.120995	-0.168030
0.713973	1.120973	-0.168050
0.713943	1.120950	-0.168070
0.713915	1.120927	-0.168091
0.713888	1.120905	-0.168112
0.713863	1.120882	-0.168133
0.713839	1.120860	-0.168154
0.713817	1.120838	-0.168175
0.713797	1.120818	-0.168195
0.713779	1.120798	-0.168215
0.713763	1.120779	-0.168234
0.713748	1.120761	-0.168252
0.713736	1.120744	-0.168269
0.713726	1.120729	-0.168285
0.713717	1.120715	-0.168300
0.713711	1.120703	-0.168313
0.713706	1.120692	-0.168325
0.713704	1.120683	-0.168336
0.713703	1.120675	-0.168345
0.713704	1.120669	-0.168352
0.713708	1.120665	-0.168357
0.713713	1.120663	-0.168361
0.713720	1.120662	-0.168362
0.713729	1.120663	-0.168362
0.713739	1.120665	-0.168360
0.713752	1.120669	-0.168357
0.713765	1.120674	-0.168352
0.713781	1.120680	-0.168345
0.713798	1.120688	-0.168337
0.713816	1.120698	-0.168327
0.713836	1.120708	-0.168316
0.713856	1.120720	-0.168304
0.713878	1.120732	-0.168290
0.713901	1.120745	-0.168276
0.713925	1.120760	-0.168261
0.713950	1.120774	-0.168245
0.713975	1.120790	-0.168228
0.714001	1.120806	-0.168211
0.714027	1.120822	-0.168194
0.714053	1.120838	-0.168176
0.714080	1.120854	-0.168158
0.714107	1.120870	-0.168141
0.714134	1.120887	-0.168123
0.714161	1.120902	-0.168106
0.714187	1.120918	-0.168089
0.714214	1.120932	-0.168073
0.714239	1.120947	-0.168057
0.714265	1.120960	-0.168042
0.714289	1.120973	-0.168028
0.714313	1.120985	-0.168014
0.714336	1.120995	-0.168002
0.714358	1.121005	-0.167991
0.714380	1.121014	-0.167980
0.714400	1.121021	-0.167971
0.714419	1.121028	-0.167963
0.714437	1.121033	-0.167957
0.714453	1.121036	-0.167951
0.714469	1.121039	-0.167947
0.714483	1.121040	-0.167944
0.714495	1.121040	-0.167942
0.714506	1.121039	-0.167942
0.714516	1.121037	-0.167942
0.714524	1.121033	-0.167944
0.714531	1.121028	-0.167947
0.714537	1.121022	-0.167952
0.714540	1.121015	-0.167957
0.714543	1.121007	-0.167963
0.714544	1.120998	-0.167971
0.714543	1.120988	-0.167979
0.714541	1.120978	-0.167988
0.714538	1.120966	-0.167998
0.714533	1.120954	-0.168009
0.714527	1.120942	-0.168020
0.714520	1.120929	-0.168032
0.714511	1.120916	-0.168045
0.714501	1.120903	-0.168058
0.714491	1.120890	-0.168071
0.714478	1.120877	-0.168085
0.714465	1.120863	-0.168098
0.714451	1.120850	-0.168112
0.714437	1.120838	-0.168125
0.714421	1.120825	-0.168139
0.714404	1.120814	-0.168152
0.714387	1.120802	-0.168164
0.714370	1.120792	-0.168177
0.714352	1.120782	-0.168189
0.714333	1.120773	-0.168200
0.714314	1.120764	-0.168210
0.714295	1.120757	-0.168220
0.714276	1.120750	-0.168229
0.714256	1.120744	-0.168238
0.714237	1.120739	-0.168245
0.714218	1.120735	-0.168251
0.714199	1.120732	-0.168257
0.714180	1.120730	-0.168261
0.714162	1.120729	-0.168264
0.714143	1.120729	-0.168266
0.714126	1.120730	-0.168268
0.714109	1.120732	-0.168268
0.714092	1.120735	-0.168267
0.714077	1.120739	-0.168265
0.714062	1.120743	-0.168262
0.714047	1.120748	-0.168259
0.714034	1.120754	-0.168254
0.714021	1.120761	-0.168249
0.714009	1.120769	-0.168243
0.713999	1.120777	-0.168236
0.713989	1.120785	-0.168228
0.713980	1.120795	-0.168220
0.713972	1.120804	-0.168212
0.713965	1.120814	-0.168203
0.713959	1.120824	-0.168193
0.713955	1.120835	-0.168184
0.713951	1.120845	-0.168174
0.713948	1.120856	-0.168163
0.713947	1.120867	-0.168153
0.713946	1.120877	-0.168143
0.713947	1.120888	-0.168132
0.713948	1.120898	-0.168122
0.713950	1.120908	-0.168112
0.713954	1.120917	-0.168102
0.713958	1.120926	-0.168093
0.713963	1.120935	-0.168084
0.713969	1.120943	-0.168075
0.713976	1.120950	-0.168066
0.713984	1.120957	-0.168058
0.713993	1.120963	-0.168051
0.714002	1.120968	-0.168044
0.714012	1.120973	-0.168038
0.714022	1.120977	-0.168032
0.714033	1.120980	-0.168028
0.714045	1.120982	-0.168023
0.714057	1.120983	-0.168020
0.714069	1.120984	-0.168017
0.714082	1.120983	-0.168015
0.714095	1.120982	-0.168013
0.714108	1.120980	-0.168012
0.714121	1.120977	-0.168012
0.714135	1.120974	-0.168013
0.714148	1.120970	-0.168014
0.714162	1.120965	-0.168016
0.714175	1.120959	-0.168018
0.714189	1.120953	-0.168021
0.714202	1.120947	-0.168025
0.714215	1.120940	-0.168029
0.714228	1.120932	-0.168033
0.714240	1.120924	-0.168038
0.714252	1.120916	-0.168044
0.714264	1.120908	-0.168050
0.714275	1.120899	-0.168056
0.714286	1.120891	-0.168062
0.714296	1.120882	-0.168068
0.714305	1.120873	-0.168075
0.714314	1.120864	-0.168082
0.714322	1.120856	-0.168088
0.714330	1.120847	-0.168095
0.714337	1.120839	-0.168102
0.714343	1.120831	-0.168108
0.714349	1.120824	-0.168114
0.714354	1.120816	-0.168120
0.714358	1.120810	-0.168126
0.714361	1.120803	-0.168131
0.714364	1.120798	-0.168136
0.714366	1.120792	-0.168141
0.714367	1.120787	-0.168145
0.714368	1.120783	-0.168148
0.714367	1.120779	-0.168151
0.714366	1.120776	-0.168153
0.714365	1.120774	-0.168155
0.714362	1.120772	-0.168156
0.714359	1.120770	-0.168157
0.714356	1.120769	-0.168156
0.714352	1.120769	-0.168155
0.714347	1.120769	-0.168154
0.714342	1.120770	-0.168152
0.714336	1.120771	-0.168149
0.714330	1.120772	-0.168145
0.714323	1.120774	-0.168141
0.714316	1.120777	-0.168137
0.714309	1.120780	-0.168132
0.714301	1.120783	-0.168126
0.714293	1.120786	-0.168120
0.714285	1.120790	-0.168114
0.714276	1.120794	-0.168107
0.714267	1.120798	-0.168100
0.714259	1.120802	-0.168092
0.714250	1.120807	-0.168084
0.714241	1.120811	-0.168077
0.714232	1.120816	-0.168068
0.714223	1.120820	-0.168060
0.714214	1.120825	-0.168052
0.714206	1.120829	-0.168044
0.714197	1.120833	-0.168035
0.714188	1.120837	-0.168027
0.714180	1.120841	-0.168019
0.714172	1.120845	-0.168011
0.714164	1.120848	-0.168003
0.714157	1.120851	-0.167995
0.714150	1.120854	-0.167988
0.714143	1.120857	-0.167981
0.714136	1.120859	-0.167974
0.714130	1.120861	-0.167967
0.714124	1.120862	-0.167961
0.714119	1.120863	-0.167955
0.714114	1.120864	-0.167949
0.714109	1.120865	-0.167944
0.714105	1.120865	-0.167939
0.714101	1.120864	-0.167934
0.714098	1.120863	-0.167930
0.714095	1.120862	-0.167926
0.714093	1.120861	-0.167922
0.714091	1.120859	-0.167919
0.714090	1.120857	-0.167916
0.714089	1.120855	-0.167914
0.714088	1.120852	-0.167912
0.714088	1.120849	-0.167911
0.714088	1.120846	-0.167910
0.714089	1.120843	-0.167909
0.714090	1.120840	-0.167908
0.714091	1.120836	-0.167908
0.714093	1.120832	-0.167908
0.714095	1.120829	-0.167908
0.714097	1.120825	-0.167909
0.714100	1.120821	-0.167910
0.714103	1.120817	-0.167911
0.714107	1.120813	-0.167912
0.714111	1.120809	-0.167913
0.714114	1.120805	-0.167914
0.714119	1.120801	-0.167916
0.714123	1.120797	-0.167917
0.714128	1.120794	-0.167918
0.714132	1.120790	-0.167920
0.714137	1.120787	-0.167921
0.714142	1.120783	-0.167922
0.714148	1.120780	-0.167923
0.714153	1.120777	-0.167925
0.714158	1.120774	-0.167925
0.714163	1.120772	-0.167926
0.714169	1.120769	-0.167927
0.714174	1.120767	-0.167927
0.714180	1.120765	-0.167928
0.714185	1.120763	-0.167928
0.714190	1.120762	-0.167928
0.714195	1.120760	-0.167927
0.714200	1.120759	-0.167927
0.714205	1.120759	-0.167926
0.714210	1.120758	-0.167925
0.714215	1.120757	-0.167924
0.714219	1.120757	-0.167923
0.714224	1.120757	-0.167921
0.714228	1.120757	-0.167919
0.714232	1.120758	-0.167917
0.714235	1.120758	-0.167915
0.714239	1.120759	-0.167913
0.714242	1.120760	-0.167911
0.714245	1.120761	-0.167908
0.714247	1.120762	-0.167905
0.714250	1.120763	-0.167903
0.714252	1.120764	-0.167900
0.714254	1.120766	-0.167897
0.714255	1.120767	-0.167894
0.714257	1.120769	-0.167891
0.714258	1.120770	-0.167887
0.714258	1.120772	-0.167884
0.714259	1.120774	-0.167881
0.714259	1.120775	-0.167878
0.714258	1.120777	-0.167875
0.714258	1.120778	-0.167872
0.714257	1.120780	-0.167869
0.714256	1.120781	-0.167866
0.714255	1.120782	-0.167863
0.714253	1.120784	-0.167860
0.714251	1.120785	-0.167857
0.714249	1.120786	-0.167854
0.714247	1.120787	-0.167852
0.714245	1.120787	-0.167849
0.714242	1.120788	-0.167847
0.714239	1.120788	-0.167844
0.714236	1.120789	-0.167842
0.714233	1.120789	-0.167840
0.714229	1.120789	-0.167838
0.714226	1.120789	-0.167836
0.714222	1.120788	-0.167834
0.714219	1.120788	-0.167832
0.714215	1.120787	-0.167831
0.714211	1.120786	-0.167829
0.714207	1.120785	-0.167828
0.714203	1.120784	-0.167827
0.714199	1.120782	-0.167825
0.714196	1.120781	-0.167824
0.714192	1.120780	-0.167823
0.714188	1.120778	-0.167823
0.714184	1.120776	-0.167822
0.714180	1.120774	-0.167821
0.714176	1.120772	-0.167820
0.714173	1.120770	-0.167820
0.714169	1.120768	-0.167819
0.714166	1.120766	-0.167819
0.714162	1.120764	-0.167818
0.714159	1.120762	-0.167818
0.714156	1.120760	-0.167817
0.714153	1.120758	-0.167817
0.714151	1.120756	-0.167816
0.714148	1.120753	-0.167816
0.714146	1.120751	-0.167815
0.714144	1.120749	-0.167814
0.714142	1.120747	-0.167814
0.714140	1.120745	-0.167813
0.714138	1.120744	-0.167812
0.714137	1.120742	-0.167811
0.714136	1.120740	-0.167810
0.714135	1.120739	-0.167809
0.714134	1.120737	-0.167808
0.714133	1.120736	-0.167807
0.714133	1.120734	-0.167805
0.714133	1.120733	-0.167803
0.714133	1.120732	-0.167802
0.714133	1.120731	-0.167800
0.714134	1.120730	-0.167798
0.714135	1.120730	-0.167796
0.714135	1.120729	-0.167794
0.714136	1.120728	-0.167791
0.714138	1.120728	-0.167789
0.714139	1.120728	-0.167786
0.714141	1.120727	-0.167784
0.714142	1.120727	-0.167781
0.714144	1.120727	-0.167778
0.714146	1.120727	-0.167775
0.714148	1.120727	-0.167772
0.714150	1.120727	-0.167769
0.714153	1.120727	-0.167766
0.714155	1.120727	-0.167763
0.714158	1.120728	-0.167759
0.714160	1.120728	-0.167756
0.714163	1.120728	-0.167753
0.714166	1.120728	-0.167749
0.714168	1.120729	-0.167746
0.714171	1.120729	-0.167743
0.714174	1.120729	-0.167739
0.714176	1.120730	-0.167736
0.714179	1.120730	-0.167733
0.714182	1.120730	-0.167730
0.714184	1.120730	-0.167726
0.714187	1.120730	-0.167723
0.714189	1.120731	-0.167720
0.714192	1.120731	-0.167717
0.714194	1.120731	-0.167714
0.714196	1.120731	-0.167711
0.714199	1.120730	-0.167709
0.714201	1.120730	-0.167706
0.714203	1.120730	-0.167703
0.714205	1.120729	-0.167701
0.714206	1.120729	-0.167698
0.714208	1.120729	-0.167696
0.714209	1.120728	-0.167694
0.714211	1.120727	-0.167692
0.714212	1.120727	-0.167690
0.714213	1.120726	-0.167688
0.714213	1.120725	-0.167686
0.714214	1.120724	-0.167684
0.714215	1.120723	-0.167683
0.714215	1.120722	-0.167681
0.714215	1.120721	-0.167680
0.714215	1.120719	-0.167678
0.714215	1.120718	-0.167677
0.714215	1.120717	-0.167676
0.714214	1.120716	-0.167675
0.714214	1.120714	-0.167674
0.714213	1.120713	-0.167673
0.714212	1.120711	-0.167672
0.714211	1.120710	-0.167671
0.714210	1.120709	-0.167670
0.714209	1.120707	-0.167669
0.714208	1.120706	-0.167668
0.714206	1.120704	-0.167667
0.714205	1.120703	-0.167666
0.714203	1.120701	-0.167665
0.714201	1.120700	-0.167665
0.714199	1.120698	-0.167664
0.714197	1.120697	-0.167663
0.714196	1.120696	-0.167662
0.714194	1.120695	-0.167661
0.714191	1.120693	-0.167660
0.714189	1.120692	-0.167659
0.714187	1.120691	-0.167658
0.714185	1.120690	-0.167657
0.714183	1.120689	-0.167656
0.714181	1.120688	-0.167654
0.714179	1.120687	-0.167653
0.714176	1.120686	-0.167652
0.714174	1.120685	-0.167650
0.714172	1.120684	-0.167649
0.714170	1.120684	-0.167647
0.714168	1.120683	-0.167645
0.714166	1.120682	-0.167643
0.714164	1.120682	-0.167642
0.714163	1.120681	-0.167640
0.714161	1.120681	-0.167638
0.714159	1.120681	-0.167636
0.714158	1.120680	-0.167634
0.714156	1.120680	-0.167631
0.714155	1.120680	-0.167629
0.714153	1.120680	-0.167627
0.714152	1.120679	-0.167624
0.714151	1.120679	-0.167622
0.714150	1.120679	-0.167619
0.714149	1.120679	-0.167617
0.714148	1.120679	-0.167614
0.714148	1.120679	-0.167612
0.714147	1.120679	-0.167609
0.714147	1.120679	-0.167606
0.714146	1.120679	-0.167604
0.714146	1.120679	-0.167601
0.714146	1.120679	-0.167598
0.714146	1.120679	-0.167596
0.714146	1.120678	-0.167593
0.714146	1.120678	-0.167590
0.714147	1.120678	-0.167588
0.714147	1.120678	-0.167585
0.714148	1.120678	-0.167582
0.714148	1.120678	-0.167580
0.714149	1.120677	-0.167577
0.714150	1.120677	-0.167575
0.714150	1.120677	-0.167572
0.714151	1.120676	-0.167570
0.714152	1.120676	-0.167567
0.714153	1.120676	-0.167565
0.714154	1.120675	-0.167563
0.714155	1.120674	-0.167560
0.714156	1.120674	-0.167558
0.714158	1.120673	-0.167556
0.714159	1.120673	-0.167554
0.714160	1.120672	-0.167552
0.714161	1.120671	-0.167550
0.714162	1.120670	-0.167548
0.714164	1.120669	-0.167546
0.714165	1.120668	-0.167544
0.714166	1.120668	-0.167542
0.714168	1.120667	-0.167540
0.714169	1.120666	-0.167538
0.714170	1.120665	-0.167537
0.714171	1.120663	-0.167535
0.714172	1.120662	-0.167534
0.714173	1.120661	-0.167532
0.714174	1.120660	-0.167530
0.714175	1.120659	-0.167529
0.714176	1.120658	-0.167527
0.714177	1.120657	-0.167526
0.714178	1.120656	-0.167524
0.714179	1.120655	-0.167523
0.714180	1.120653	-0.167522
0.714180	1.120652	-0.167520
0.714181	1.120651	-0.167519
0.714181	1.120650	-0.167517
0.714182	1.120649	-0.167516
0.714182	1.120648	-0.167515
0.714183	1.120647	-0.167513
0.714183	1.120646	-0.167512
0.714183	1.120645	-0.167510
0.714183	1.120644	-0.167509
0.714183	1.120643	-0.167507
0.714183	1.120642	-0.167506
0.714183	1.120641	-0.167504
0.714183	1.120640	-0.167503
0.714182	1.120639	-0.167501
0.714182	1.120638	-0.167499
0.714182	1.120638	-0.167498
0.714181	1.120637	-0.167496
0.714181	1.120636	-0.167494
0.714180	1.120635	-0.167493
0.714179	1.120635	-0.167491
0.714179	1.120634	-0.167489
0.714178	1.120633	-0.167487
0.714177	1.120633	-0.167485
0.714176	1.120632	-0.167483
0.714175	1.120632	-0.167481
0.714175	1.120631	-0.167479
0.714174	1.120631	-0.167477
0.714173	1.120630	-0.167475
0.714172	1.120630	-0.167473
0.714171	1.120629	-0.167471
0.714170	1.120629	-0.167469
0.714169	1.120629	-0.167467
0.714168	1.120628	-0.167465
0.714166	1.120628	-0.167462
0.714165	1.120627	-0.167460
0.714164	1.120627	-0.167458
0.714163	1.120627	-0.167456
0.714162	1.120626	-0.167454
0.714161	1.120626	-0.167451
0.714160	1.120626	-0.167449
0.714159	1.120625	-0.167447
0.714158	1.120625	-0.167445
0.714157	1.120624	-0.167442
0.714157	1.120624	-0.167440
0.714156	1.120623	-0.167438
0.714155	1.120623	-0.167436
0.714154	1.120622	-0.167433
0.714153	1.120622	-0.167431
0.714153	1.120621	-0.167429
0.714152	1.120621	-0.167427
0.714151	1.120620	-0.167425
0.714151	1.120620	-0.167423
0.714150	1.120619	-0.167421
0.714150	1.120619	-0.167418
0.714149	1.120618	-0.167416
0.714149	1.120617	-0.167414
0.714149	1.120617	-0.167412
0.714148	1.120616	-0.167410
0.714148	1.120615	-0.167408
0.714148	1.120615	-0.167406
0.714148	1.120614	-0.167404
0.714147	1.120613	-0.167402
0.714147	1.120612	-0.167400
0.714147	1.120612	-0.167398
0.714147	1.120611	-0.167397
0.714147	1.120610	-0.167395
0.714148	1.120609	-0.167393
0.714148	1.120609	-0.167391
0.714148	1.120608	-0.167389
0.714148	1.120607	-0.167387
0.714148	1.120606	-0.167386
0.714149	1.120605	-0.167384
0.714149	1.120604	-0.167382
0.714149	1.120603	-0.167380
0.714150	1.120603	-0.167378
0.714150	1.120602	-0.167377
0.714150	1.120601	-0.167375
0.714151	1.120600	-0.167373
0.714151	1.120599	-0.167371
0.714152	1.120598	-0.167369
0.714152	1.120598	-0.167368
0.714153	1.120597	-0.167366
0.714153	1.120596	-0.167364
0.714154	1.120595	-0.167362
0.714154	1.120594	-0.167361
0.714155	1.120593	-0.167359
0.714155	1.120593	-0.167357
0.714156	1.120592	-0.167355
0.714156	1.120591	-0.167353
0.714156	1.120590	-0.167352
0.714157	1.120590	-0.167350
0.714157	1.120589	-0.167348
0.714158	1.120588	-0.167346
0.714158	1.120587	-0.167344
0.714158	1.120587	-0.167342
0.714159	1.120586	-0.167340
0.714159	1.120585	-0.167338
0.714159	1.120585	-0.167337
0.714160	1.120584	-0.167335
0.714160	1.120583	-0.167333
0.714160	1.120583	-0.167331
0.714160	1.120582	-0.167329
0.714160	1.120582	-0.167327
0.714161	1.120581	-0.167325
0.714161	1.120580	-0.167323
0.714161	1.120580	-0.167321
0.714161	1.120579	-0.167319
0.714161	1.120579	-0.167317
0.714161	1.120578	-0.167315
0.714161	1.120577	-0.167313
0.714160	1.120577	-0.167311
0.714160	1.120576	-0.167309
0.714160	1.120576	-0.167307
0.714160	1.120575	-0.167305
0.714160	1.120575	-0.167303
0.714159	1.120574	-0.167301
0.714159	1.120573	-0.167299
0.714159	1.120573	-0.167297
0.714158	1.120572	-0.167295
0.714158	1.120572	-0.167293
0.714158	1.120571	-0.167291
0.714157	1.120570	-0.167289
0.714157	1.120570	-0.167287
0.714156	1.120569	-0.167285
0.714156	1.120569	-0.167283
0.714155	1.120568	-0.167281
0.714155	1.120567	-0.167279
0.714154	1.120567	-0.167277
0.714154	1.120566	-0.167275
0.714153	1.120565	-0.167273
0.714153	1.120565	-0.167271
0.714152	1.120564	-0.167269
0.714152	1.120563	-0.167268
0.714151	1.120563	-0.167266
0.714151	1.120562	-0.167264
0.714150	1.120561	-0.167262
0.714150	1.120560	-0.167260
0.714149	1.120560	-0.167258
0.714148	1.120559	-0.167256
0.714148	1.120558	-0.167254
0.714147	1.120558	-0.167252
0.714147	1.120557	-0.167251
0.714146	1.120556	-0.167249
0.714146	1.120555	-0.167247
0.714145	1.120555	-0.167245
0.714145	1.120554	-0.167243
0.714145	1.120553	-0.167241
0.714144	1.120552	-0.167239
0.714144	1.120552	-0.167238
