## Supplementary material for "Visualising joint force-velocity properties in musculoskeletal models": Code&Data: A03_FB_P03_x1_qfrcOutput.csv

0.000000	0.000000	0.000000
-0.030000	-0.018222	-0.003682
-0.113708	-0.069063	-0.013583
-0.269313	-0.163538	-0.031777
-0.510140	-0.309609	-0.060038
-0.845179	-0.512414	-0.099851
-1.279533	-0.774450	-0.152358
-1.814779	-1.095751	-0.218247
-2.449285	-1.474106	-0.297381
-3.178502	-1.905317	-0.388681
-3.995264	-2.383462	-0.490177
-4.890137	-2.901143	-0.599215
-5.851806	-3.449735	-0.712820
-6.867516	-4.019660	-0.828100
-7.923522	-4.600761	-0.942569
-9.005542	-5.182795	-1.054290
-10.099186	-5.755995	-1.161833
-11.190382	-6.311602	-1.264157
-12.265784	-6.842243	-1.360476
-13.313166	-7.342124	-1.450181
-14.321772	-7.807021	-1.532813
-15.282580	-8.234142	-1.608060
-16.188474	-8.621923	-1.675762
-17.034281	-8.969799	-1.735909
-17.816718	-9.277997	-1.788618
-18.534230	-9.547355	-1.834115
-19.186783	-9.779161	-1.872702
-19.775613	-9.975034	-1.904739
-20.302963	-10.136819	-1.930616
-20.771844	-10.266499	-1.950745
-21.185800	-10.366136	-1.965543
-21.548720	-10.437817	-1.975422
-21.862554	-10.483610	-1.980791
-22.127575	-10.505475	-1.982057
-22.343011	-10.505111	-1.979513
-22.506687	-10.482204	-1.973169
-22.615280	-10.435386	-1.962854
-22.664415	-10.362531	-1.948228
-25.007634	-9.040943	-2.450874
-27.111552	-8.256492	-2.583493
-29.018275	-7.689291	-2.518952
-30.735752	-7.209789	-2.395738
-32.249309	-6.769210	-2.260440
-33.540820	-6.343866	-2.124706
-34.597471	-5.918650	-1.990515
-35.413189	-5.482117	-1.857192
-35.988375	-5.025310	-1.723421
-36.328237	-4.541118	-1.587799
-31.873637	-4.727794	-1.122352
-28.498936	-4.670429	-0.870433
-25.679928	-4.434316	-0.697567
-23.174951	-4.057707	-0.559356
-20.853242	-3.567988	-0.435718
-18.638317	-2.986175	-0.316116
-16.483511	-2.328859	-0.194657
-14.359951	-1.609523	-0.068078
-12.249894	-0.839407	0.065255
-10.142907	-0.028189	0.205898
-8.033467	0.815562	0.353683
-5.919463	1.684064	0.507954
-3.801179	2.570119	0.667735
-1.680616	3.466992	0.831851
0.438995	4.368353	0.999012
2.553541	5.268266	1.167883
4.658301	6.161203	1.337129
6.748182	7.042097	1.505445
8.817927	7.906360	1.671603
10.862463	8.750186	1.834291
12.869111	9.570925	1.992922
14.851193	10.380719	2.146215
16.794455	11.194960	2.293109
18.696835	12.017836	2.435378
20.550116	12.850044	2.574843
22.370210	13.678430	2.714833
24.139208	14.492768	2.854236
25.860166	15.250586	2.994423
27.531899	15.937828	3.128952
29.130874	16.523192	3.252571
30.638110	16.976048	3.359167
32.027776	17.268876	3.438323
33.279822	17.388870	3.481139
34.365495	17.300734	3.480506
35.256433	16.978263	3.426273
35.912902	16.390372	3.308167
36.283049	15.551521	3.114134
36.321986	14.503287	2.853463
35.960315	13.481439	2.552036
35.173910	12.512902	2.346836
33.907637	12.118145	2.090255
32.348946	9.883328	2.375294
29.299249	15.834113	-0.971045
31.007179	-8.093076	5.813080
1.176987	29.935191	-5.001502
34.806739	-15.247533	6.832553
-0.809794	29.585408	-4.318521
33.849969	-15.050306	6.890000
-1.605323	29.002276	-3.987277
32.551681	-14.669644	6.831204
-1.885507	27.854494	-3.848248
30.719422	-14.212918	6.695824
-2.063189	25.976448	-3.806367
27.919521	-13.618728	6.484571
-2.298658	23.279942	-3.824281
23.702795	-12.849234	6.182256
-2.489057	19.556543	-3.882391
16.614848	-11.755644	5.738147
-2.357177	13.632658	-3.959150
7.863117	-9.773833	4.912015
-2.147334	10.099684	-4.018752
4.908183	-8.524682	4.077584
-2.402917	7.973702	-3.986553
2.995671	-7.941009	3.652850
-2.959374	6.735941	-3.960945
1.579538	-7.769722	3.522302
-3.665136	6.315599	-3.997466
0.627975	-7.973926	3.506129
-4.385408	6.119591	-4.081982
-0.126438	-8.341464	3.475546
-5.096416	5.901103	-4.182902
-0.830496	-8.758750	3.424667
-5.807906	5.735212	-4.283378
-1.442183	-9.230656	3.372053
-6.495260	5.664014	-4.372159
-1.949120	-9.735640	3.315846
-7.138254	5.694276	-4.435940
-2.326453	-10.256219	3.252804
-7.715902	5.827585	-4.462145
-2.555057	-10.771860	3.179087
-8.199217	6.433192	-4.438059
-2.346037	-11.434253	3.119229
-8.585012	6.743267	-4.344752
-2.207500	-11.891692	3.009900
-8.889329	7.005496	-4.183431
-2.022456	-12.203030	2.869989
-9.094715	7.196665	-3.946170
-1.806711	-12.343772	2.698417
-9.186837	7.330157	-3.641664
-1.542436	-12.309364	2.497013
-9.151193	7.374774	-3.297322
-1.240269	-12.095918	2.270059
-8.982572	7.307323	-2.952123
-0.947397	-11.711616	2.027998
-8.688573	7.111601	-2.603379
-0.647823	-11.162600	1.775301
-8.256764	6.798060	-2.254186
-0.445738	-10.432994	1.515279
-7.677794	6.371800	-1.854454
-0.278370	-9.465578	1.232744
-6.922010	5.842507	-1.636235
-0.026458	-8.574942	1.014417
-6.123945	5.264484	-1.314129
0.123387	-7.406498	0.787128
-5.177001	4.609840	-1.049225
0.317509	-6.194952	0.595709
-4.160141	3.919573	-0.801939
0.528820	-4.927473	0.435759
-3.075000	3.193676	-0.580451
0.719260	-3.620746	0.308274
-1.973529	2.442602	-0.382654
0.852586	-2.298995	0.211276
-0.854683	1.640307	-0.207296
0.932995	-1.014751	0.137134
0.211336	0.816124	-0.058898
1.036944	-0.199387	0.081288
0.915817	0.431560	0.020706
1.263915	0.211031	0.069018
1.379197	0.400643	0.066438
1.589698	0.422482	0.087906
1.766180	0.510828	0.101318
1.955777	0.579780	0.118218
2.143380	0.655881	0.134479
2.332285	0.731011	0.151049
2.520595	0.806481	0.167503
2.707456	0.881400	0.183772
2.891721	0.955332	0.199729
3.072249	1.027770	0.215264
3.247884	1.098227	0.230268
3.419579	1.164398	0.244666
3.580952	1.231135	0.258105
3.734850	1.292876	0.270987
3.881757	1.348697	0.282955
4.015130	1.404247	0.293644
4.138085	1.453527	0.303558
4.249172	1.497852	0.312303
4.347629	1.536975	0.319830
4.432789	1.570665	0.326100
4.504063	1.598734	0.331085
4.560931	1.621029	0.334772
4.605424	1.634402	0.337209
4.633714	1.644026	0.337981
4.643618	1.651208	0.337504
4.638482	1.650162	0.336265
4.620085	1.639448	0.333807
4.584783	1.625243	0.329635
4.530614	1.609188	0.324333
4.461159	1.584881	0.318521
4.375972	1.554791	0.311534
4.275176	1.519091	0.303461
4.161487	1.473772	0.294455
4.029284	1.430550	0.283739
3.882917	1.379616	0.273076
3.722341	1.323992	0.261432
3.548068	1.263738	0.248980
3.360655	1.199157	0.235780
3.160727	1.130524	0.221897
2.948980	1.058119	0.207390
2.726167	0.982225	0.192318
2.493095	0.903132	0.176737
2.250622	0.821134	0.160704
1.999652	0.736535	0.144274
1.743363	0.644948	0.127630
1.477575	0.559226	0.109582
1.206659	0.468960	0.092849
0.931269	0.377711	0.075467
0.652509	0.285172	0.058025
0.371418	0.191914	0.040473
0.089079	0.098273	0.022916
-0.193415	0.004632	0.005411
-0.474966	-0.088649	-0.011973
-0.754472	-0.181213	-0.029173
-1.030837	-0.272707	-0.046129
-1.301128	-0.366534	-0.062651
-1.568445	-0.452681	-0.079813
-1.829153	-0.538588	-0.095222
-2.082441	-0.621904	-0.110559
-2.327292	-0.702707	-0.125319
-2.562765	-0.780541	-0.139539
-2.787939	-0.855105	-0.153138
-3.001933	-0.926096	-0.166068
-3.203911	-0.993236	-0.178279
-3.393082	-1.056267	-0.189726
-3.567244	-1.117279	-0.200274
-3.728958	-1.170265	-0.210594
-3.875693	-1.219316	-0.219337
-4.006996	-1.263451	-0.227300
-4.122399	-1.302574	-0.234608
-4.221553	-1.336675	-0.240939
-4.304227	-1.365545	-0.246073
-4.370280	-1.388936	-0.250278
-4.419634	-1.406850	-0.253478
-4.452302	-1.419262	-0.255687
-4.468380	-1.426182	-0.256905
-4.468040	-1.427643	-0.257139
-4.451533	-1.423704	-0.256401
-4.419188	-1.414450	-0.254707
-4.371420	-1.399989	-0.252078
-4.308723	-1.380457	-0.248538
-4.231676	-1.356012	-0.244117
-4.140933	-1.326839	-0.238848
-4.037229	-1.293144	-0.232769
-3.921376	-1.255159	-0.225919
-3.794256	-1.213136	-0.218345
-3.656822	-1.167350	-0.210095
-3.510091	-1.118098	-0.201219
-3.355135	-1.065694	-0.191773
-3.193074	-1.010474	-0.181815
-3.025065	-0.952798	-0.171405
-2.852294	-0.893048	-0.160608
-2.675955	-0.831622	-0.149490
-2.497247	-0.768937	-0.138123
-2.317361	-0.705419	-0.126578
-2.137460	-0.641501	-0.114931
-1.958671	-0.577621	-0.103257
-1.782075	-0.514217	-0.091632
-1.608690	-0.451716	-0.080132
-1.439466	-0.390540	-0.068831
-1.275276	-0.331090	-0.057802
-1.119846	-0.273744	-0.047114
-0.981138	-0.219047	-0.036825
-0.850878	-0.167953	-0.026998
-0.728395	-0.120644	-0.017781
-0.613294	-0.077246	-0.009241
-0.505362	-0.037811	-0.001415
-0.404494	-0.002310	0.005682
-0.310642	0.029345	0.012050
-0.223778	0.057296	0.017701
-0.143881	0.081715	0.022653
-0.070911	0.102802	0.026932
-0.004815	0.120765	0.030566
0.054489	0.135812	0.033587
0.107105	0.148145	0.036025
0.153161	0.159824	0.037910
0.193101	0.177146	0.039409
0.228266	0.190471	0.041058
0.258359	0.200743	0.042455
0.283023	0.208564	0.043452
0.302908	0.213627	0.044028
0.317745	0.216364	0.044138
0.327664	0.216841	0.043793
0.332824	0.215128	0.043008
0.333143	0.211483	0.041795
0.329397	0.205566	0.040196
0.321488	0.197733	0.038208
0.309664	0.188078	0.035859
0.294188	0.176709	0.033177
0.275338	0.163748	0.030192
0.253406	0.149327	0.026933
0.228694	0.133588	0.023433
0.201519	0.116682	0.019727
0.172201	0.098767	0.015850
0.140854	0.080153	0.011834
0.108277	0.060684	0.007734
0.074552	0.040728	0.003568
0.040019	0.020456	-0.000625
0.005015	0.000044	-0.004808
-0.030124	-0.020331	-0.008945
-0.065069	-0.040495	-0.013000
-0.099497	-0.060278	-0.016942
-0.133094	-0.079513	-0.020740
-0.165555	-0.098040	-0.024364
-0.196589	-0.115708	-0.027788
-0.225919	-0.132376	-0.030989
-0.253279	-0.147919	-0.033947
-0.278424	-0.162224	-0.036642
-0.301122	-0.175193	-0.039059
-0.321163	-0.186740	-0.041185
-0.338357	-0.196794	-0.043009
-0.352536	-0.205295	-0.044521
-0.363552	-0.212195	-0.045716
-0.371282	-0.217460	-0.046590
-0.375627	-0.221067	-0.047139
-0.376512	-0.223002	-0.047363
-0.374019	-0.223142	-0.047285
-0.367841	-0.221771	-0.047140
-0.358127	-0.218824	-0.046680
-0.344907	-0.214320	-0.045905
-0.328235	-0.208291	-0.044818
-0.308188	-0.200773	-0.043423
-0.284871	-0.191813	-0.041725
-0.258409	-0.181469	-0.039734
-0.228952	-0.169802	-0.037459
-0.196673	-0.156885	-0.034912
-0.161763	-0.142796	-0.032109
-0.124438	-0.127621	-0.029064
-0.084931	-0.109600	-0.025796
-0.043368	-0.091017	-0.022247
-0.000039	-0.072168	-0.018474
0.044736	-0.052961	-0.014530
0.090637	-0.033378	-0.010456
0.137251	-0.013351	-0.006285
0.184452	0.006841	-0.002037
0.231814	0.027239	0.002255
0.279015	0.047743	0.006566
0.325740	0.068240	0.010869
0.371676	0.088613	0.015141
0.416521	0.108738	0.019356
0.459983	0.128490	0.023488
0.501783	0.147742	0.027512
0.541657	0.166372	0.031403
0.579357	0.184256	0.035137
0.614658	0.201278	0.038690
0.647361	0.217327	0.042041
0.677253	0.232327	0.045170
0.704252	0.246128	0.048060
0.728185	0.258681	0.050693
0.748941	0.269915	0.053056
0.766427	0.279767	0.055137
0.780572	0.288189	0.056927
0.791323	0.295141	0.058417
0.798646	0.300596	0.059602
0.802527	0.304534	0.060480
0.804495	0.306950	0.061047
0.807046	0.307900	0.061304
0.806303	0.307534	0.061253
0.802245	0.305846	0.060905
0.794865	0.302844	0.060274
0.784171	0.298546	0.059371
0.770189	0.292977	0.058208
0.752961	0.286170	0.056796
0.732548	0.278167	0.055147
0.709025	0.269012	0.053274
0.682489	0.258757	0.051188
0.653052	0.247457	0.049111
0.620841	0.235232	0.046902
0.586005	0.222150	0.044464
0.548711	0.209270	0.041818
0.509189	0.195697	0.039014
0.467634	0.181196	0.036068
0.424241	0.165856	0.032988
0.379214	0.149769	0.029783
0.332842	0.132981	0.026468
0.285216	0.115689	0.023053
0.236645	0.097937	0.019558
0.187375	0.079824	0.016001
0.137655	0.061453	0.012400
0.087738	0.042924	0.008773
0.037879	0.024342	0.005140
-0.011667	0.005807	0.001521
-0.060648	-0.012578	-0.002066
-0.108815	-0.030714	-0.005601
-0.155925	-0.048504	-0.009064
-0.201742	-0.065853	-0.012438
-0.246037	-0.082668	-0.015705
-0.288594	-0.098865	-0.018848
-0.329209	-0.114360	-0.021851
-0.367691	-0.129078	-0.024700
-0.403871	-0.142949	-0.027381
-0.437595	-0.155910	-0.029883
-0.468732	-0.167906	-0.032195
-0.497166	-0.178887	-0.034307
-0.522758	-0.188837	-0.036212
-0.545521	-0.197667	-0.037906
-0.565350	-0.205378	-0.039382
-0.582203	-0.211950	-0.040636
-0.596055	-0.217368	-0.041665
-0.606901	-0.221627	-0.042470
-0.614749	-0.224725	-0.043050
-0.619623	-0.226668	-0.043407
-0.621563	-0.227468	-0.043543
-0.620621	-0.227144	-0.043462
-0.616866	-0.225748	-0.043170
-0.610377	-0.223300	-0.042673
-0.601249	-0.219822	-0.041977
-0.589582	-0.215343	-0.041092
-0.575489	-0.209896	-0.040072
-0.560161	-0.203528	-0.038908
-0.543577	-0.196305	-0.037565
-0.524848	-0.188287	-0.036053
-0.504081	-0.179521	-0.034384
-0.481391	-0.170059	-0.032571
-0.456902	-0.159956	-0.030625
-0.430748	-0.149272	-0.028560
-0.403070	-0.138071	-0.026390
-0.374017	-0.126418	-0.024126
-0.343744	-0.114382	-0.021784
-0.312412	-0.102034	-0.019378
-0.280187	-0.089443	-0.016923
-0.247239	-0.076683	-0.014431
-0.213742	-0.063824	-0.011919
-0.179870	-0.050937	-0.009401
-0.145798	-0.038092	-0.006891
-0.111703	-0.025357	-0.004403
-0.077756	-0.012799	-0.001950
-0.044130	-0.000480	0.000454
-0.010992	0.011539	0.002797
0.021496	0.023200	0.005067
0.053176	0.034449	0.007253
0.083899	0.045238	0.009345
0.113523	0.055521	0.011332
0.141914	0.065256	0.013208
0.168911	0.074438	0.014964
0.194480	0.082969	0.016596
0.218479	0.090856	0.018097
0.240822	0.098075	0.019461
0.261432	0.104607	0.020687
0.280246	0.110436	0.021771
0.297212	0.115551	0.022711
0.312292	0.120446	0.023507
0.325483	0.124613	0.024171
0.336770	0.128032	0.024703
0.346145	0.130704	0.025102
0.353613	0.132632	0.025368
0.359189	0.133826	0.025529
0.362895	0.134298	0.025577
0.364766	0.134066	0.025491
0.364843	0.133148	0.025276
0.363177	0.131564	0.024934
0.359825	0.129339	0.024470
0.354853	0.126500	0.023890
0.348331	0.123078	0.023200
0.340336	0.119105	0.022405
0.330951	0.114619	0.021512
0.320262	0.109655	0.020530
0.308360	0.104254	0.019465
0.295338	0.098457	0.018325
0.281295	0.092307	0.017119
0.266882	0.085847	0.015854
0.251913	0.079127	0.014540
0.236138	0.072196	0.013185
0.219655	0.065095	0.011798
0.202561	0.057870	0.010387
0.184956	0.050563	0.008963
0.166941	0.043217	0.007532
0.148615	0.035873	0.006104
0.130080	0.028572	0.004687
0.111434	0.021354	0.003288
0.092774	0.014254	0.001916
0.074197	0.007308	0.000577
0.055794	0.000551	-0.000722
0.037656	-0.005988	-0.001975
0.019869	-0.012279	-0.003176
0.002516	-0.018296	-0.004320
-0.014327	-0.024015	-0.005403
-0.030587	-0.029416	-0.006419
-0.046195	-0.034480	-0.007366
-0.061090	-0.039191	-0.008241
-0.075218	-0.043534	-0.009040
-0.088527	-0.047442	-0.009763
-0.100974	-0.050919	-0.010407
-0.112519	-0.054033	-0.010970
-0.123135	-0.056774	-0.011453
-0.132796	-0.059137	-0.011856
-0.141487	-0.061118	-0.012179
-0.149196	-0.062715	-0.012430
-0.155917	-0.063931	-0.012611
-0.161652	-0.064768	-0.012717
-0.166405	-0.065235	-0.012751
-0.170188	-0.065337	-0.012713
-0.173016	-0.065087	-0.012607
-0.174910	-0.064495	-0.012436
-0.175893	-0.063576	-0.012202
-0.175996	-0.062346	-0.011909
-0.175249	-0.060822	-0.011561
-0.173689	-0.059023	-0.011161
-0.171354	-0.056969	-0.010714
-0.168285	-0.054681	-0.010224
-0.164526	-0.052182	-0.009695
-0.160122	-0.049494	-0.009131
-0.155120	-0.046640	-0.008538
-0.149568	-0.043644	-0.007920
-0.143517	-0.040530	-0.007282
-0.137017	-0.037321	-0.006628
-0.130118	-0.034041	-0.005962
-0.122871	-0.030713	-0.005290
-0.115327	-0.027359	-0.004616
-0.107594	-0.024000	-0.003944
-0.099693	-0.020659	-0.003278
-0.091624	-0.017355	-0.002622
-0.083434	-0.014107	-0.001979
-0.075167	-0.010932	-0.001354
-0.066870	-0.007845	-0.000749
-0.058584	-0.004863	-0.000167
-0.050351	-0.001997	0.000389
-0.042210	0.000741	0.000917
-0.034198	0.003339	0.001414
-0.026350	0.005790	0.001879
-0.018699	0.008085	0.002311
-0.011275	0.010218	0.002708
-0.004105	0.012260	0.003069
0.002787	0.014158	0.003394
0.009379	0.015882	0.003683
0.015652	0.017428	0.003937
0.021589	0.018796	0.004155
0.027177	0.019984	0.004337
0.032404	0.020995	0.004486
0.037262	0.021832	0.004603
0.041744	0.022496	0.004686
0.045847	0.022993	0.004738
0.049571	0.023328	0.004757
0.052917	0.023508	0.004747
0.055887	0.023539	0.004708
0.058488	0.023431	0.004643
0.060726	0.023190	0.004553
0.062611	0.022826	0.004440
0.064154	0.022350	0.004306
0.065366	0.021770	0.004154
0.066259	0.021098	0.003985
0.066851	0.020344	0.003801
0.067152	0.019518	0.003605
0.067183	0.018633	0.003399
0.066955	0.017696	0.003185
0.066490	0.016721	0.002966
0.065801	0.015717	0.002742
0.064908	0.014694	0.002518
0.063826	0.013660	0.002293
0.062574	0.012627	0.002071
0.061166	0.011602	0.001852
0.059622	0.010594	0.001639
0.057954	0.009608	0.001432
0.056180	0.008654	0.001234
0.054313	0.007736	0.001046
0.052369	0.006861	0.000868
0.050358	0.006032	0.000701
0.048296	0.005255	0.000547
0.046223	0.004531	0.000405
0.044140	0.003865	0.000277
0.042029	0.003256	0.000162
0.039901	0.002715	0.000061
0.037760	0.002261	-0.000027
0.035618	0.001864	-0.000100
0.033475	0.001520	-0.000161
0.031340	0.001233	-0.000208
0.029213	0.000995	-0.000243
0.027103	0.000809	-0.000266
0.025005	0.000668	-0.000278
0.022928	0.000573	-0.000279
0.020866	0.000515	-0.000272
0.018827	0.000495	-0.000256
0.016803	0.000504	-0.000233
0.014803	0.000542	-0.000203
0.012816	0.000599	-0.000168
0.010852	0.000675	-0.000129
0.008898	0.000760	-0.000087
0.006964	0.000854	-0.000044
0.005038	0.000946	0.000000
0.003130	0.001037	0.000044
0.001225	0.001116	0.000085
-0.000663	0.001185	0.000125
-0.002551	0.001232	0.000160
-0.004422	0.001261	0.000191
-0.006296	0.001258	0.000216
-0.008153	0.001231	0.000235
-0.010012	0.001165	0.000246
-0.011852	0.001070	0.000251
-0.013694	0.000930	0.000247
-0.015511	0.000757	0.000235
-0.017328	0.000536	0.000213
-0.019114	0.000281	0.000183
-0.020894	-0.000025	0.000142
-0.022635	-0.000364	0.000094
-0.024363	-0.000753	0.000035
-0.026040	-0.001172	-0.000031
-0.027696	-0.001640	-0.000108
-0.029288	-0.002132	-0.000191
-0.030850	-0.002670	-0.000284
-0.032331	-0.003225	-0.000381
-0.033771	-0.003813	-0.000488
-0.035114	-0.004408	-0.000598
-0.036405	-0.005037	-0.000715
-0.037580	-0.005665	-0.000833
-0.038690	-0.006320	-0.000957
-0.039667	-0.006964	-0.001080
-0.040567	-0.007625	-0.001208
-0.041326	-0.008261	-0.001331
-0.042006	-0.008906	-0.001457
-0.042517	-0.009515	-0.001577
-0.042929	-0.010121	-0.001697
-0.043156	-0.010678	-0.001808
-0.043272	-0.011223	-0.001917
-0.043189	-0.011707	-0.002015
-0.042988	-0.012169	-0.002110
-0.042575	-0.012558	-0.002191
-0.042038	-0.012917	-0.002267
-0.041282	-0.013192	-0.002327
-0.040399	-0.013428	-0.002381
-0.039293	-0.013573	-0.002417
-0.038060	-0.013672	-0.002445
-0.036605	-0.013673	-0.002454
-0.035027	-0.013624	-0.002454
-0.033233	-0.013472	-0.002434
-0.031322	-0.013265	-0.002404
-0.029207	-0.012954	-0.002355
-0.026987	-0.012588	-0.002295
-0.024576	-0.012118	-0.002215
-0.022077	-0.011593	-0.002125
-0.019407	-0.010967	-0.002016
-0.016667	-0.010290	-0.001898
-0.013780	-0.009518	-0.001761
-0.010846	-0.008699	-0.001615
-0.007792	-0.007794	-0.001453
-0.004717	-0.006850	-0.001284
-0.001551	-0.005830	-0.001099
0.001607	-0.004780	-0.000909
0.004824	-0.003660	-0.000707
0.008004	-0.002511	-0.000501
0.011209	-0.001308	-0.000285
0.014346	-0.000101	-0.000068
0.017475	0.001143	0.000157
0.020505	0.002378	0.000381
0.023494	0.003635	0.000609
0.026353	0.004866	0.000833
0.029139	0.006104	0.001059
0.031766	0.007301	0.001278
0.034291	0.008487	0.001496
0.036630	0.009618	0.001704
0.038840	0.010723	0.001909
0.040838	0.011759	0.002101
0.042685	0.012754	0.002287
0.044299	0.013667	0.002458
0.045742	0.014527	0.002621
0.046937	0.015292	0.002766
0.047944	0.015995	0.002901
0.048719	0.016593	0.003017
0.049297	0.017119	0.003120
0.049606	0.017534	0.003203
0.049711	0.017872	0.003273
0.049543	0.018093	0.003321
0.049170	0.018232	0.003354
0.048525	0.018253	0.003365
0.047679	0.018191	0.003361
0.046568	0.018011	0.003334
0.045264	0.017749	0.003293
0.043707	0.017371	0.003229
0.041972	0.016915	0.003151
0.039998	0.016349	0.003052
0.037865	0.015710	0.002939
0.035515	0.014968	0.002806
0.033028	0.014163	0.002661
0.030348	0.013263	0.002497
0.027559	0.012310	0.002323
0.024604	0.011273	0.002133
0.021568	0.010212	0.001934
0.018399	0.009083	0.001721
0.015181	0.007924	0.001502
0.011863	0.006704	0.001272
0.008530	0.005468	0.001038
0.005130	0.004186	0.000796
0.001750	0.002902	0.000553
-0.001661	0.001586	0.000304
-0.005018	0.000283	0.000058
-0.008371	-0.001036	-0.000192
-0.011636	-0.002328	-0.000437
-0.014864	-0.003622	-0.000682
-0.017970	-0.004874	-0.000919
-0.021007	-0.006113	-0.001154
-0.023892	-0.007296	-0.001378
-0.026679	-0.008453	-0.001597
-0.029285	-0.009542	-0.001804
-0.031766	-0.010593	-0.002003
-0.034043	-0.011564	-0.002187
-0.036172	-0.012485	-0.002362
-0.038076	-0.013318	-0.002519
-0.039812	-0.014092	-0.002666
-0.041308	-0.014768	-0.002794
-0.042623	-0.015379	-0.002909
-0.043685	-0.015887	-0.003005
-0.044556	-0.016323	-0.003087
-0.045169	-0.016653	-0.003149
-0.045585	-0.016908	-0.003197
-0.045742	-0.017055	-0.003224
-0.045704	-0.017126	-0.003237
-0.045415	-0.017089	-0.003229
-0.044934	-0.016978	-0.003207
-0.044205	-0.016761	-0.003165
-0.043291	-0.016473	-0.003109
-0.042143	-0.016084	-0.003034
-0.040823	-0.015629	-0.002946
-0.039285	-0.015080	-0.002841
-0.037593	-0.014460	-0.002723
-0.035702	-0.013755	-0.002590
-0.033679	-0.012998	-0.002446
-0.031481	-0.012166	-0.002288
-0.029174	-0.011292	-0.002121
-0.026717	-0.010354	-0.001942
-0.024179	-0.009384	-0.001758
-0.021520	-0.008362	-0.001562
-0.018808	-0.007320	-0.001364
-0.016004	-0.006238	-0.001157
-0.013177	-0.005148	-0.000949
-0.010288	-0.004031	-0.000735
-0.007406	-0.002919	-0.000523
-0.004493	-0.001791	-0.000307
-0.001617	-0.000681	-0.000095
0.001261	0.000432	0.000118
0.004073	0.001516	0.000325
0.006858	0.002591	0.000530
0.009549	0.003625	0.000728
0.012187	0.004641	0.000922
0.014706	0.005604	0.001105
0.017147	0.006539	0.001283
0.019446	0.007413	0.001450
0.021645	0.008249	0.001609
0.023683	0.009017	0.001755
0.025603	0.009740	0.001892
0.027344	0.010388	0.002014
0.028954	0.010986	0.002127
0.030371	0.011503	0.002224
0.031647	0.011967	0.002311
0.032720	0.012346	0.002381
0.033645	0.012670	0.002441
0.034361	0.012906	0.002484
0.034927	0.013088	0.002517
0.035282	0.013182	0.002533
0.035488	0.013222	0.002538
0.035485	0.013178	0.002527
0.035338	0.013090	0.002506
0.034988	0.012919	0.002468
0.034502	0.012699	0.002422
0.033821	0.012399	0.002360
0.033022	0.012056	0.002290
0.032048	0.011637	0.002205
0.030964	0.011182	0.002114
0.029710	0.010658	0.002009
0.028363	0.010105	0.001899
0.026864	0.009490	0.001778
0.025290	0.008854	0.001652
0.023582	0.008164	0.001517
0.021819	0.007461	0.001379
0.019944	0.006713	0.001233
0.018035	0.005961	0.001087
0.016034	0.005173	0.000933
0.014023	0.004391	0.000781
0.011941	0.003581	0.000625
0.009871	0.002785	0.000471
0.007753	0.001972	0.000314
0.005668	0.001181	0.000162
0.003556	0.000381	0.000008
0.001499	-0.000388	-0.000139
-0.000563	-0.001159	-0.000286
-0.002552	-0.001890	-0.000426
-0.004526	-0.002616	-0.000564
-0.006408	-0.003295	-0.000693
-0.008258	-0.003962	-0.000819
-0.010000	-0.004577	-0.000934
-0.011694	-0.005174	-0.001047
-0.013265	-0.005714	-0.001147
-0.014776	-0.006231	-0.001243
-0.016152	-0.006687	-0.001328
-0.017455	-0.007117	-0.001406
-0.018616	-0.007483	-0.001473
-0.019695	-0.007820	-0.001534
-0.020625	-0.008086	-0.001582
-0.021469	-0.008322	-0.001624
-0.022159	-0.008493	-0.001653
-0.022759	-0.008633	-0.001676
-0.023205	-0.008709	-0.001687
-0.023560	-0.008755	-0.001692
-0.023763	-0.008738	-0.001684
-0.023878	-0.008694	-0.001671
-0.023844	-0.008589	-0.001647
-0.023726	-0.008460	-0.001618
-0.023466	-0.008273	-0.001578
-0.023128	-0.008066	-0.001533
-0.022656	-0.007805	-0.001479
-0.022116	-0.007527	-0.001421
-0.021450	-0.007201	-0.001355
-0.020727	-0.006863	-0.001286
-0.019889	-0.006482	-0.001208
-0.019006	-0.006093	-0.001130
-0.018020	-0.005667	-0.001044
-0.017000	-0.005239	-0.000959
-0.015891	-0.004779	-0.000867
-0.014762	-0.004323	-0.000777
-0.013557	-0.003841	-0.000681
-0.012346	-0.003368	-0.000588
-0.011073	-0.002873	-0.000491
-0.009808	-0.002394	-0.000397
-0.008494	-0.001899	-0.000300
-0.007202	-0.001424	-0.000208
-0.005875	-0.000939	-0.000114
-0.004582	-0.000478	-0.000024
-0.003267	-0.000011	0.000066
-0.001999	0.000427	0.000150
-0.000721	0.000867	0.000234
0.000499	0.001273	0.000311
0.001718	0.001679	0.000388
0.002868	0.002048	0.000457
0.004008	0.002413	0.000526
0.005070	0.002739	0.000586
0.006114	0.003059	0.000645
0.007071	0.003342	0.000696
0.008004	0.003618	0.000745
0.008844	0.003851	0.000786
0.009655	0.004074	0.000825
0.010368	0.004254	0.000855
0.011048	0.004424	0.000883
0.011627	0.004550	0.000903
0.012170	0.004667	0.000922
0.012611	0.004740	0.000931
0.013015	0.004804	0.000939
0.013318	0.004826	0.000939
0.013584	0.004840	0.000937
0.013749	0.004813	0.000928
0.013880	0.004780	0.000917
0.013911	0.004707	0.000899
0.013912	0.004631	0.000880
0.013818	0.004518	0.000854
0.013697	0.004404	0.000828
0.013485	0.004254	0.000796
0.013251	0.004106	0.000764
0.012931	0.003926	0.000726
0.012596	0.003750	0.000689
0.012181	0.003545	0.000646
0.011756	0.003347	0.000606
0.011258	0.003122	0.000560
0.010758	0.002907	0.000516
0.010196	0.002669	0.000468
0.009636	0.002443	0.000423
0.009017	0.002197	0.000374
0.008409	0.001966	0.000329
0.007749	0.001717	0.000280
0.007105	0.001486	0.000235
0.006418	0.001240	0.000187
0.005753	0.001013	0.000143
0.005051	0.000773	0.000097
0.004378	0.000555	0.000055
0.003674	0.000327	0.000012
0.003006	0.000123	-0.000027
0.002312	-0.000087	-0.000067
0.001659	-0.000273	-0.000102
0.000987	-0.000467	-0.000139
0.000360	-0.000635	-0.000170
-0.000281	-0.000810	-0.000202
-0.000873	-0.000959	-0.000229
-0.001475	-0.001114	-0.000257
-0.002025	-0.001242	-0.000280
-0.002580	-0.001376	-0.000303
-0.003081	-0.001483	-0.000321
-0.003584	-0.001596	-0.000340
-0.004030	-0.001681	-0.000354
-0.004478	-0.001772	-0.000368
-0.004866	-0.001837	-0.000378
-0.005254	-0.001908	-0.000388
-0.005581	-0.001952	-0.000393
-0.005907	-0.002003	-0.000400
-0.006173	-0.002028	-0.000401
-0.006437	-0.002060	-0.000404
-0.006640	-0.002067	-0.000402
-0.006843	-0.002082	-0.000401
-0.006985	-0.002074	-0.000396
-0.007126	-0.002073	-0.000393
-0.007208	-0.002050	-0.000385
-0.007291	-0.002036	-0.000379
-0.007316	-0.001999	-0.000369
-0.007343	-0.001973	-0.000361
-0.007313	-0.001926	-0.000349
-0.007287	-0.001890	-0.000340
-0.007206	-0.001833	-0.000326
-0.007132	-0.001789	-0.000316
-0.007004	-0.001724	-0.000301
-0.006884	-0.001673	-0.000289
-0.006714	-0.001603	-0.000274
-0.006554	-0.001547	-0.000262
-0.006343	-0.001472	-0.000246
-0.006147	-0.001412	-0.000233
-0.005903	-0.001334	-0.000217
-0.005675	-0.001271	-0.000205
-0.005402	-0.001190	-0.000189
-0.005149	-0.001124	-0.000176
-0.004852	-0.001039	-0.000160
-0.004577	-0.000972	-0.000148
-0.004260	-0.000887	-0.000132
-0.003968	-0.000820	-0.000120
-0.003636	-0.000736	-0.000105
-0.003331	-0.000670	-0.000094
-0.002989	-0.000587	-0.000079
-0.002676	-0.000522	-0.000068
-0.002328	-0.000441	-0.000054
-0.002011	-0.000378	-0.000043
-0.001661	-0.000298	-0.000029
-0.001343	-0.000237	-0.000019
-0.000995	-0.000159	-0.000006
-0.000681	-0.000099	0.000003
-0.000338	-0.000024	0.000016
-0.000032	0.000033	0.000025
0.000303	0.000107	0.000037
0.000598	0.000162	0.000046
0.000920	0.000233	0.000057
0.001203	0.000286	0.000065
0.001510	0.000355	0.000077
0.001775	0.000405	0.000084
0.002064	0.000471	0.000095
0.002311	0.000519	0.000102
0.002579	0.000583	0.000113
0.002804	0.000628	0.000119
0.003049	0.000689	0.000129
0.003250	0.000731	0.000136
0.003470	0.000789	0.000145
0.003645	0.000827	0.000151
0.003838	0.000881	0.000160
0.003985	0.000917	0.000165
0.004150	0.000967	0.000173
0.004268	0.000997	0.000178
0.004402	0.001043	0.000186
0.004489	0.001069	0.000189
0.004592	0.001111	0.000196
0.004648	0.001134	0.000199
0.004719	0.001171	0.000205
0.004742	0.001187	0.000208
0.004781	0.001217	0.000213
0.004771	0.001227	0.000214
0.004777	0.001250	0.000218
0.004735	0.001253	0.000218
0.004708	0.001268	0.000220
0.004635	0.001263	0.000219
0.004578	0.001270	0.000221
0.004473	0.001256	0.000218
0.004384	0.001254	0.000218
0.004249	0.001232	0.000214
0.004130	0.001221	0.000212
0.003966	0.001190	0.000207
0.003819	0.001170	0.000204
0.003628	0.001130	0.000197
0.003455	0.001101	0.000192
0.003239	0.001052	0.000184
0.003043	0.001015	0.000177
0.002805	0.000957	0.000167
0.002588	0.000911	0.000160
0.002331	0.000845	0.000148
0.002097	0.000791	0.000139
0.001825	0.000718	0.000126
0.001578	0.000657	0.000116
0.001294	0.000577	0.000101
0.001037	0.000510	0.000090
0.000746	0.000425	0.000075
0.000483	0.000353	0.000062
0.000188	0.000263	0.000046
-0.000075	0.000188	0.000033
-0.000369	0.000095	0.000016
-0.000629	0.000017	0.000003
-0.000918	-0.000077	-0.000014
-0.001170	-0.000156	-0.000028
-0.001449	-0.000250	-0.000045
-0.001690	-0.000328	-0.000059
-0.001955	-0.000421	-0.000076
-0.002180	-0.000496	-0.000089
-0.002427	-0.000586	-0.000106
-0.002632	-0.000657	-0.000119
-0.002857	-0.000741	-0.000134
-0.003038	-0.000806	-0.000146
-0.003238	-0.000884	-0.000161
-0.003392	-0.000942	-0.000171
-0.003563	-0.001013	-0.000185
-0.003688	-0.001063	-0.000194
-0.003828	-0.001126	-0.000206
-0.003921	-0.001166	-0.000213
-0.004028	-0.001219	-0.000223
-0.004087	-0.001249	-0.000228
-0.004160	-0.001291	-0.000236
-0.004183	-0.001310	-0.000240
-0.004220	-0.001340	-0.000246
-0.004207	-0.001347	-0.000247
-0.004208	-0.001365	-0.000250
-0.004159	-0.001361	-0.000250
-0.004125	-0.001366	-0.000251
-0.004042	-0.001349	-0.000248
-0.003973	-0.001343	-0.000247
-0.003856	-0.001313	-0.000241
