## Supplementary material for "Visualising joint force-velocity properties in musculoskeletal models": Code&Data: A03_FB_P03_x1_qposOutput.csv

0.349066	1.396263	0.349066
0.349066	1.396263	0.349065
0.349065	1.396260	0.349062
0.349062	1.396250	0.349053
0.349057	1.396229	0.349035
0.349047	1.396188	0.349000
0.349029	1.396118	0.348936
0.349001	1.396009	0.348828
0.348958	1.395848	0.348653
0.348896	1.395621	0.348382
0.348809	1.395316	0.347985
0.348692	1.394915	0.347428
0.348538	1.394403	0.346679
0.348340	1.393760	0.345710
0.348092	1.392969	0.344497
0.347786	1.392008	0.343019
0.347414	1.390860	0.341261
0.346969	1.389503	0.339209
0.346442	1.387921	0.336853
0.345828	1.386097	0.334184
0.345117	1.384015	0.331193
0.344304	1.381663	0.327875
0.343381	1.379027	0.324223
0.342343	1.376098	0.320231
0.341185	1.372867	0.315898
0.339901	1.369325	0.311218
0.338488	1.365465	0.306192
0.336942	1.361282	0.300816
0.335262	1.356770	0.295092
0.333446	1.351926	0.289020
0.331492	1.346746	0.282601
0.329400	1.341228	0.275836
0.327171	1.335368	0.268729
0.324805	1.329167	0.261281
0.322305	1.322621	0.253497
0.319672	1.315729	0.245382
0.316910	1.308490	0.236939
0.314569	1.299611	0.230276
0.312562	1.289563	0.223865
0.310829	1.278587	0.217071
0.309329	1.266806	0.209711
0.308026	1.254301	0.201753
0.306889	1.241137	0.193210
0.305891	1.227371	0.184109
0.305009	1.213053	0.174485
0.304224	1.198231	0.164377
0.303518	1.182946	0.153823
0.302335	1.168537	0.140998
0.300780	1.154638	0.127003
0.298927	1.141042	0.112416
0.296830	1.127620	0.097580
0.294531	1.114292	0.082709
0.292063	1.101008	0.067937
0.289455	1.087742	0.053347
0.286729	1.074483	0.038993
0.283907	1.061233	0.024910
0.281005	1.048000	0.011123
0.278039	1.034801	-0.002351
0.275022	1.021656	-0.015493
0.271966	1.008590	-0.028289
0.268881	0.995630	-0.040721
0.265775	0.982807	-0.052773
0.262658	0.970151	-0.064424
0.259536	0.957697	-0.075657
0.256415	0.945479	-0.086453
0.253301	0.933530	-0.096793
0.250198	0.921887	-0.106659
0.247112	0.910582	-0.116035
0.244047	0.899652	-0.124908
0.241004	0.889137	-0.133274
0.237987	0.879078	-0.141146
0.234995	0.869526	-0.148550
0.232026	0.860538	-0.155526
0.229078	0.852170	-0.162113
0.226149	0.844481	-0.168347
0.223233	0.837521	-0.174245
0.220332	0.831330	-0.179809
0.217449	0.825928	-0.185020
0.214591	0.821321	-0.189842
0.211772	0.817493	-0.194229
0.209009	0.814410	-0.198137
0.206327	0.812016	-0.201524
0.203754	0.810233	-0.204356
0.201329	0.808954	-0.206620
0.199094	0.808068	-0.208349
0.197090	0.807453	-0.209623
0.195350	0.807027	-0.210614
0.193895	0.806702	-0.211348
0.192709	0.806556	-0.212174
0.191867	0.806073	-0.211747
0.190935	0.807984	-0.218558
0.191254	0.804418	-0.210970
0.190047	0.809222	-0.224075
0.190546	0.806435	-0.218132
0.189512	0.811742	-0.231457
0.190145	0.809563	-0.225819
0.189270	0.815221	-0.238537
0.190003	0.813602	-0.232667
0.189292	0.819488	-0.244374
0.190108	0.818376	-0.238032
0.189583	0.824308	-0.248400
0.190476	0.823619	-0.241442
0.190158	0.829386	-0.250160
0.191108	0.829036	-0.242504
0.191025	0.834356	-0.249202
0.191979	0.834302	-0.240874
0.192183	0.838677	-0.244815
0.193110	0.838812	-0.236097
0.193456	0.842642	-0.238448
0.194383	0.842939	-0.230139
0.194823	0.846488	-0.232074
0.195763	0.846869	-0.224346
0.196261	0.850263	-0.226384
0.197216	0.850638	-0.219066
0.197730	0.853986	-0.221455
0.198688	0.854322	-0.214443
0.199197	0.857655	-0.217248
0.200146	0.857947	-0.210571
0.200639	0.861261	-0.213838
0.201573	0.861500	-0.207563
0.202041	0.864796	-0.211377
0.202953	0.864972	-0.205573
0.203386	0.868252	-0.210011
0.204272	0.868357	-0.204752
0.204663	0.871621	-0.209876
0.205518	0.871650	-0.205235
0.205859	0.874895	-0.211078
0.206677	0.874849	-0.207114
0.206947	0.878148	-0.213814
0.207723	0.878041	-0.210580
0.207935	0.881312	-0.217942
0.208671	0.881133	-0.215420
0.208830	0.884324	-0.223276
0.209524	0.884062	-0.221415
0.209637	0.887113	-0.229540
0.210288	0.886753	-0.228240
0.210359	0.889607	-0.236385
0.210966	0.889137	-0.235518
0.211001	0.891746	-0.243449
0.211561	0.891160	-0.242891
0.211566	0.893488	-0.250441
0.212079	0.892788	-0.250111
0.212059	0.894814	-0.257152
0.212523	0.894011	-0.256993
0.212485	0.895717	-0.263430
0.212899	0.894834	-0.263421
0.212848	0.896198	-0.269105
0.213207	0.895266	-0.269216
0.213144	0.896361	-0.274410
0.213456	0.895408	-0.274753
0.213393	0.896215	-0.279374
0.213654	0.895281	-0.279974
0.213594	0.895840	-0.284124
0.213810	0.894959	-0.285030
0.213758	0.895304	-0.288783
0.213931	0.894508	-0.290027
0.213894	0.894668	-0.293450
0.214029	0.893982	-0.295053
0.214014	0.893988	-0.298203
0.214117	0.893435	-0.300169
0.214130	0.893309	-0.303078
0.214208	0.892896	-0.305382
0.214257	0.892653	-0.308068
0.214338	0.892298	-0.310531
0.214423	0.891980	-0.313095
0.214528	0.891625	-0.315596
0.214648	0.891265	-0.318105
0.214787	0.890889	-0.320587
0.214946	0.890502	-0.323050
0.215125	0.890104	-0.325484
0.215327	0.889696	-0.327887
0.215553	0.889278	-0.330253
0.215802	0.888853	-0.332578
0.216078	0.888421	-0.334858
0.216380	0.887984	-0.337088
0.216711	0.887542	-0.339264
0.217070	0.887098	-0.341384
0.217460	0.886652	-0.343443
0.217880	0.886205	-0.345438
0.218333	0.885760	-0.347368
0.218818	0.885316	-0.349230
0.219338	0.884875	-0.351022
0.219892	0.884438	-0.352743
0.220481	0.884006	-0.354392
0.221107	0.883580	-0.355968
0.221768	0.883160	-0.357472
0.222467	0.882748	-0.358903
0.223202	0.882344	-0.360261
0.223975	0.881950	-0.361548
0.224786	0.881563	-0.362764
0.225634	0.881186	-0.363913
0.226520	0.880819	-0.364995
0.227443	0.880462	-0.366013
0.228404	0.880115	-0.366967
0.229402	0.879777	-0.367863
0.230436	0.879448	-0.368701
0.231507	0.879129	-0.369486
0.232612	0.878821	-0.370218
0.233751	0.878521	-0.370900
0.234923	0.878230	-0.371535
0.236128	0.877948	-0.372127
0.237363	0.877674	-0.372676
0.238628	0.877407	-0.373186
0.239921	0.877148	-0.373659
0.241239	0.876896	-0.374097
0.242582	0.876651	-0.374502
0.243947	0.876412	-0.374876
0.245333	0.876178	-0.375221
0.246737	0.875950	-0.375540
0.248156	0.875728	-0.375833
0.249590	0.875510	-0.376100
0.251035	0.875296	-0.376346
0.252489	0.875085	-0.376572
0.253951	0.874877	-0.376778
0.255416	0.874671	-0.376966
0.256883	0.874469	-0.377137
0.258350	0.874268	-0.377293
0.259813	0.874068	-0.377433
0.261270	0.873871	-0.377560
0.262719	0.873674	-0.377673
0.264156	0.873479	-0.377775
0.265580	0.873284	-0.377864
0.266989	0.873089	-0.377943
0.268379	0.872894	-0.378013
0.269748	0.872699	-0.378073
0.271095	0.872503	-0.378125
0.272417	0.872306	-0.378169
0.273712	0.872109	-0.378206
0.274978	0.871910	-0.378236
0.276213	0.871710	-0.378259
0.277415	0.871510	-0.378277
0.278583	0.871308	-0.378289
0.279715	0.871105	-0.378295
0.280810	0.870899	-0.378298
0.281867	0.870691	-0.378296
0.282885	0.870481	-0.378290
0.283863	0.870270	-0.378282
0.284800	0.870056	-0.378271
0.285696	0.869840	-0.378258
0.286549	0.869621	-0.378243
0.287361	0.869400	-0.378226
0.288130	0.869176	-0.378208
0.288857	0.868950	-0.378188
0.289542	0.868722	-0.378167
0.290186	0.868491	-0.378145
0.290788	0.868257	-0.378122
0.291349	0.868021	-0.378098
0.291871	0.867783	-0.378074
0.292353	0.867543	-0.378050
0.292797	0.867301	-0.378025
0.293204	0.867057	-0.378001
0.293575	0.866812	-0.377976
0.293912	0.866566	-0.377951
0.294214	0.866319	-0.377927
0.294485	0.866072	-0.377903
0.294725	0.865826	-0.377880
0.294935	0.865581	-0.377857
0.295118	0.865338	-0.377835
0.295274	0.865097	-0.377813
0.295405	0.864859	-0.377792
0.295513	0.864626	-0.377771
0.295599	0.864397	-0.377751
0.295664	0.864175	-0.377730
0.295710	0.863959	-0.377710
0.295738	0.863751	-0.377689
0.295749	0.863552	-0.377668
0.295745	0.863362	-0.377645
0.295727	0.863182	-0.377621
0.295695	0.863015	-0.377594
0.295651	0.862860	-0.377564
0.295596	0.862720	-0.377530
0.295530	0.862593	-0.377490
0.295453	0.862482	-0.377444
0.295368	0.862386	-0.377390
0.295274	0.862305	-0.377327
0.295173	0.862239	-0.377254
0.295065	0.862188	-0.377171
0.294952	0.862151	-0.377075
0.294833	0.862128	-0.376967
0.294709	0.862117	-0.376846
0.294583	0.862120	-0.376711
0.294452	0.862134	-0.376562
0.294319	0.862162	-0.376403
0.294184	0.862203	-0.376235
0.294045	0.862259	-0.376059
0.293905	0.862328	-0.375874
0.293763	0.862412	-0.375682
0.293618	0.862509	-0.375484
0.293473	0.862620	-0.375280
0.293326	0.862745	-0.375070
0.293177	0.862883	-0.374857
0.293028	0.863033	-0.374639
0.292878	0.863195	-0.374420
0.292727	0.863369	-0.374198
0.292575	0.863553	-0.373976
0.292423	0.863748	-0.373753
0.292271	0.863952	-0.373532
0.292118	0.864164	-0.373314
0.291964	0.864384	-0.373098
0.291811	0.864610	-0.372886
0.291657	0.864842	-0.372680
0.291504	0.865078	-0.372479
0.291350	0.865318	-0.372285
0.291197	0.865560	-0.372099
0.291043	0.865804	-0.371921
0.290890	0.866048	-0.371751
0.290737	0.866290	-0.371590
0.290584	0.866531	-0.371440
0.290431	0.866769	-0.371299
0.290279	0.867003	-0.371169
0.290126	0.867232	-0.371050
0.289975	0.867455	-0.370942
0.289823	0.867672	-0.370845
0.289672	0.867880	-0.370759
0.289522	0.868081	-0.370684
0.289371	0.868272	-0.370620
0.289221	0.868454	-0.370568
0.289072	0.868625	-0.370526
0.288923	0.868786	-0.370495
0.288775	0.868936	-0.370475
0.288627	0.869074	-0.370466
0.288481	0.869201	-0.370467
0.288334	0.869315	-0.370477
0.288189	0.869418	-0.370498
0.288044	0.869509	-0.370529
0.287901	0.869589	-0.370571
0.287759	0.869656	-0.370622
0.287618	0.869712	-0.370685
0.287478	0.869757	-0.370757
0.287340	0.869791	-0.370839
0.287204	0.869813	-0.370931
0.287070	0.869825	-0.371033
0.286938	0.869827	-0.371143
0.286809	0.869819	-0.371262
0.286682	0.869801	-0.371390
0.286558	0.869775	-0.371526
0.286437	0.869741	-0.371669
0.286319	0.869699	-0.371820
0.286205	0.869650	-0.371977
0.286094	0.869595	-0.372139
0.285988	0.869534	-0.372306
0.285885	0.869467	-0.372476
0.285787	0.869396	-0.372649
0.285693	0.869320	-0.372823
0.285605	0.869240	-0.372998
0.285521	0.869157	-0.373172
0.285442	0.869071	-0.373345
0.285369	0.868984	-0.373517
0.285301	0.868895	-0.373685
0.285239	0.868805	-0.373850
0.285183	0.868716	-0.374011
0.285132	0.868627	-0.374167
0.285087	0.868539	-0.374317
0.285048	0.868453	-0.374461
0.285015	0.868369	-0.374598
0.284987	0.868289	-0.374728
0.284966	0.868211	-0.374851
0.284950	0.868137	-0.374965
0.284941	0.868067	-0.375072
0.284937	0.868002	-0.375169
0.284938	0.867942	-0.375258
0.284945	0.867887	-0.375338
0.284958	0.867836	-0.375409
0.284977	0.867791	-0.375470
0.285001	0.867751	-0.375522
0.285030	0.867715	-0.375566
0.285065	0.867685	-0.375600
0.285106	0.867659	-0.375626
0.285152	0.867638	-0.375644
0.285203	0.867621	-0.375654
0.285259	0.867609	-0.375656
0.285319	0.867600	-0.375651
0.285385	0.867596	-0.375639
0.285455	0.867595	-0.375620
0.285529	0.867598	-0.375594
0.285606	0.867604	-0.375561
0.285688	0.867613	-0.375523
0.285772	0.867626	-0.375479
0.285859	0.867642	-0.375430
0.285949	0.867660	-0.375377
0.286041	0.867682	-0.375320
0.286134	0.867706	-0.375259
0.286229	0.867733	-0.375196
0.286324	0.867762	-0.375130
0.286421	0.867793	-0.375062
0.286517	0.867825	-0.374993
0.286613	0.867859	-0.374922
0.286709	0.867894	-0.374851
0.286804	0.867929	-0.374780
0.286898	0.867966	-0.374709
0.286991	0.868002	-0.374638
0.287081	0.868038	-0.374568
0.287169	0.868074	-0.374500
0.287255	0.868110	-0.374433
0.287338	0.868144	-0.374368
0.287418	0.868177	-0.374306
0.287495	0.868209	-0.374246
0.287568	0.868239	-0.374189
0.287638	0.868267	-0.374135
0.287704	0.868293	-0.374084
0.287765	0.868317	-0.374036
0.287822	0.868338	-0.373992
0.287875	0.868356	-0.373952
0.287924	0.868372	-0.373916
0.287968	0.868384	-0.373883
0.288007	0.868394	-0.373855
0.288042	0.868400	-0.373830
0.288072	0.868403	-0.373809
0.288097	0.868403	-0.373793
0.288118	0.868400	-0.373780
0.288133	0.868394	-0.373771
0.288145	0.868384	-0.373766
0.288151	0.868372	-0.373764
0.288153	0.868356	-0.373766
0.288151	0.868337	-0.373771
0.288144	0.868316	-0.373780
0.288133	0.868292	-0.373792
0.288118	0.868267	-0.373808
0.288099	0.868239	-0.373827
0.288076	0.868209	-0.373849
0.288050	0.868178	-0.373874
0.288019	0.868146	-0.373902
0.287985	0.868113	-0.373932
0.287948	0.868080	-0.373964
0.287908	0.868046	-0.373998
0.287865	0.868012	-0.374035
0.287819	0.867979	-0.374072
0.287771	0.867945	-0.374111
0.287721	0.867913	-0.374150
0.287668	0.867881	-0.374190
0.287614	0.867851	-0.374231
0.287559	0.867822	-0.374271
0.287502	0.867794	-0.374311
0.287444	0.867768	-0.374350
0.287385	0.867744	-0.374388
0.287326	0.867721	-0.374426
0.287267	0.867701	-0.374461
0.287208	0.867683	-0.374495
0.287149	0.867667	-0.374527
0.287091	0.867653	-0.374557
0.287033	0.867641	-0.374584
0.286976	0.867632	-0.374609
0.286921	0.867625	-0.374632
0.286867	0.867621	-0.374652
0.286815	0.867618	-0.374668
0.286764	0.867618	-0.374683
0.286716	0.867620	-0.374694
0.286669	0.867625	-0.374702
0.286625	0.867631	-0.374708
0.286583	0.867640	-0.374711
0.286544	0.867652	-0.374712
0.286507	0.867665	-0.374711
0.286473	0.867681	-0.374708
0.286441	0.867699	-0.374702
0.286413	0.867719	-0.374695
0.286387	0.867740	-0.374685
0.286363	0.867764	-0.374674
0.286343	0.867789	-0.374661
0.286326	0.867816	-0.374646
0.286311	0.867844	-0.374629
0.286299	0.867873	-0.374611
0.286290	0.867903	-0.374592
0.286284	0.867934	-0.374571
0.286280	0.867965	-0.374550
0.286279	0.867997	-0.374527
0.286281	0.868029	-0.374503
0.286285	0.868061	-0.374479
0.286292	0.868093	-0.374454
0.286301	0.868125	-0.374429
0.286312	0.868156	-0.374403
0.286325	0.868186	-0.374377
0.286341	0.868214	-0.374352
0.286359	0.868242	-0.374326
0.286378	0.868268	-0.374301
0.286399	0.868293	-0.374276
0.286422	0.868316	-0.374252
0.286447	0.868337	-0.374229
0.286473	0.868356	-0.374206
0.286500	0.868373	-0.374185
0.286528	0.868388	-0.374165
0.286557	0.868400	-0.374146
0.286587	0.868411	-0.374128
0.286618	0.868419	-0.374112
0.286649	0.868425	-0.374098
0.286681	0.868428	-0.374085
0.286712	0.868430	-0.374073
0.286744	0.868429	-0.374063
0.286776	0.868425	-0.374055
0.286808	0.868420	-0.374049
0.286839	0.868412	-0.374045
0.286870	0.868403	-0.374042
0.286900	0.868392	-0.374041
0.286930	0.868378	-0.374041
0.286959	0.868364	-0.374044
0.286987	0.868347	-0.374048
0.287014	0.868329	-0.374053
0.287040	0.868310	-0.374060
0.287064	0.868290	-0.374069
0.287088	0.868268	-0.374079
0.287110	0.868246	-0.374090
0.287131	0.868222	-0.374102
0.287150	0.868198	-0.374115
0.287168	0.868174	-0.374130
0.287184	0.868149	-0.374145
0.287199	0.868124	-0.374161
0.287212	0.868099	-0.374177
0.287224	0.868075	-0.374195
0.287234	0.868050	-0.374212
0.287242	0.868026	-0.374230
0.287249	0.868002	-0.374248
0.287255	0.867979	-0.374267
0.287258	0.867957	-0.374285
0.287260	0.867936	-0.374303
0.287261	0.867916	-0.374321
0.287260	0.867897	-0.374339
0.287258	0.867879	-0.374356
0.287254	0.867863	-0.374372
0.287249	0.867848	-0.374389
0.287243	0.867834	-0.374404
0.287235	0.867822	-0.374419
0.287226	0.867812	-0.374432
0.287216	0.867804	-0.374445
0.287205	0.867797	-0.374457
0.287193	0.867791	-0.374468
0.287180	0.867787	-0.374478
0.287166	0.867785	-0.374487
0.287152	0.867785	-0.374494
0.287136	0.867786	-0.374500
0.287121	0.867789	-0.374505
0.287104	0.867793	-0.374509
0.287087	0.867799	-0.374512
0.287070	0.867806	-0.374514
0.287053	0.867814	-0.374514
0.287035	0.867824	-0.374514
0.287017	0.867835	-0.374512
0.286999	0.867847	-0.374510
0.286981	0.867860	-0.374507
0.286964	0.867875	-0.374502
0.286946	0.867889	-0.374497
0.286929	0.867905	-0.374492
0.286912	0.867921	-0.374485
0.286895	0.867938	-0.374478
0.286879	0.867956	-0.374471
0.286863	0.867973	-0.374462
0.286848	0.867991	-0.374454
0.286833	0.868008	-0.374445
0.286819	0.868026	-0.374435
0.286806	0.868044	-0.374426
0.286793	0.868061	-0.374416
0.286781	0.868078	-0.374406
0.286770	0.868094	-0.374396
0.286760	0.868110	-0.374386
0.286750	0.868125	-0.374375
0.286742	0.868139	-0.374365
0.286734	0.868153	-0.374356
0.286727	0.868166	-0.374346
0.286721	0.868177	-0.374336
0.286716	0.868188	-0.374327
0.286712	0.868197	-0.374318
0.286709	0.868206	-0.374310
0.286707	0.868213	-0.374302
0.286706	0.868219	-0.374294
0.286706	0.868223	-0.374287
0.286706	0.868227	-0.374280
0.286707	0.868229	-0.374274
0.286710	0.868230	-0.374268
0.286713	0.868230	-0.374262
0.286717	0.868228	-0.374258
0.286721	0.868226	-0.374253
0.286726	0.868222	-0.374250
0.286733	0.868217	-0.374246
0.286739	0.868211	-0.374244
0.286747	0.868205	-0.374242
0.286754	0.868197	-0.374240
0.286763	0.868188	-0.374239
0.286772	0.868179	-0.374239
0.286781	0.868169	-0.374239
0.286791	0.868158	-0.374239
0.286801	0.868147	-0.374240
0.286812	0.868135	-0.374241
0.286823	0.868123	-0.374243
0.286834	0.868110	-0.374245
0.286845	0.868097	-0.374248
0.286856	0.868085	-0.374250
0.286867	0.868072	-0.374253
0.286879	0.868059	-0.374257
0.286890	0.868047	-0.374260
0.286901	0.868034	-0.374264
0.286912	0.868022	-0.374268
0.286923	0.868010	-0.374272
0.286934	0.867999	-0.374276
0.286945	0.867988	-0.374280
0.286955	0.867978	-0.374284
0.286965	0.867968	-0.374288
0.286975	0.867960	-0.374292
0.286984	0.867951	-0.374296
0.286993	0.867944	-0.374300
0.287001	0.867938	-0.374304
0.287009	0.867932	-0.374307
0.287017	0.867927	-0.374311
0.287023	0.867923	-0.374315
0.287030	0.867920	-0.374318
0.287036	0.867918	-0.374321
0.287041	0.867917	-0.374324
0.287045	0.867917	-0.374327
0.287049	0.867917	-0.374329
0.287053	0.867919	-0.374332
0.287056	0.867921	-0.374334
0.287058	0.867924	-0.374336
0.287059	0.867928	-0.374338
0.287060	0.867933	-0.374340
0.287060	0.867938	-0.374341
0.287060	0.867944	-0.374343
0.287059	0.867951	-0.374344
0.287058	0.867958	-0.374345
0.287056	0.867966	-0.374346
0.287053	0.867974	-0.374346
0.287050	0.867982	-0.374347
0.287046	0.867991	-0.374348
0.287042	0.868000	-0.374348
0.287037	0.868009	-0.374348
0.287032	0.868019	-0.374349
0.287027	0.868028	-0.374349
0.287021	0.868037	-0.374349
0.287014	0.868047	-0.374349
0.287008	0.868056	-0.374349
0.287001	0.868065	-0.374349
0.286994	0.868073	-0.374349
0.286986	0.868082	-0.374348
0.286979	0.868089	-0.374348
0.286971	0.868097	-0.374348
0.286963	0.868104	-0.374348
0.286955	0.868110	-0.374347
0.286947	0.868116	-0.374347
0.286939	0.868121	-0.374347
0.286931	0.868126	-0.374346
0.286923	0.868130	-0.374346
0.286915	0.868133	-0.374345
0.286907	0.868136	-0.374345
0.286899	0.868138	-0.374344
0.286892	0.868139	-0.374344
0.286885	0.868139	-0.374343
0.286878	0.868139	-0.374343
0.286871	0.868138	-0.374342
0.286864	0.868136	-0.374342
0.286858	0.868134	-0.374341
0.286852	0.868131	-0.374340
0.286847	0.868128	-0.374340
0.286842	0.868124	-0.374339
0.286837	0.868119	-0.374338
0.286833	0.868114	-0.374338
0.286829	0.868109	-0.374337
0.286825	0.868103	-0.374336
0.286822	0.868097	-0.374336
0.286820	0.868091	-0.374335
0.286817	0.868084	-0.374334
0.286816	0.868078	-0.374334
0.286814	0.868071	-0.374333
0.286813	0.868064	-0.374332
0.286813	0.868057	-0.374332
0.286813	0.868050	-0.374331
0.286813	0.868044	-0.374330
0.286814	0.868037	-0.374329
0.286816	0.868031	-0.374328
0.286817	0.868024	-0.374327
0.286819	0.868019	-0.374326
0.286822	0.868013	-0.374325
0.286824	0.868008	-0.374324
0.286828	0.868003	-0.374323
0.286831	0.867998	-0.374322
0.286835	0.867994	-0.374320
0.286839	0.867990	-0.374319
0.286843	0.867987	-0.374317
0.286848	0.867984	-0.374315
0.286853	0.867982	-0.374313
0.286858	0.867980	-0.374311
0.286863	0.867978	-0.374309
0.286868	0.867978	-0.374307
0.286874	0.867977	-0.374305
0.286880	0.867977	-0.374302
0.286885	0.867977	-0.374300
0.286891	0.867978	-0.374297
0.286897	0.867979	-0.374294
0.286903	0.867981	-0.374291
0.286909	0.867983	-0.374289
0.286915	0.867985	-0.374286
0.286920	0.867988	-0.374283
0.286926	0.867991	-0.374280
0.286932	0.867994	-0.374277
0.286937	0.867997	-0.374274
0.286942	0.868001	-0.374271
0.286948	0.868005	-0.374268
0.286953	0.868009	-0.374265
0.286957	0.868013	-0.374263
0.286962	0.868017	-0.374260
0.286966	0.868022	-0.374258
0.286970	0.868026	-0.374256
0.286974	0.868030	-0.374253
0.286977	0.868035	-0.374251
0.286981	0.868039	-0.374250
0.286983	0.868043	-0.374248
0.286986	0.868047	-0.374247
0.286988	0.868051	-0.374245
0.286990	0.868055	-0.374244
0.286992	0.868058	-0.374244
0.286993	0.868061	-0.374243
0.286994	0.868065	-0.374243
0.286994	0.868067	-0.374242
0.286995	0.868070	-0.374242
0.286994	0.868072	-0.374243
0.286994	0.868074	-0.374243
0.286993	0.868075	-0.374244
0.286992	0.868077	-0.374245
0.286991	0.868078	-0.374246
0.286989	0.868078	-0.374247
0.286987	0.868079	-0.374249
0.286985	0.868079	-0.374251
0.286982	0.868078	-0.374253
0.286979	0.868078	-0.374255
0.286976	0.868077	-0.374257
0.286973	0.868076	-0.374259
0.286970	0.868074	-0.374262
0.286966	0.868073	-0.374264
0.286962	0.868071	-0.374267
0.286958	0.868069	-0.374270
0.286954	0.868066	-0.374273
0.286950	0.868064	-0.374275
0.286945	0.868061	-0.374278
0.286941	0.868058	-0.374281
0.286936	0.868056	-0.374284
0.286932	0.868053	-0.374287
0.286927	0.868050	-0.374290
0.286922	0.868047	-0.374293
0.286918	0.868044	-0.374296
0.286913	0.868041	-0.374299
0.286909	0.868038	-0.374301
0.286904	0.868035	-0.374304
0.286900	0.868032	-0.374306
0.286895	0.868029	-0.374308
0.286891	0.868027	-0.374310
0.286887	0.868024	-0.374312
0.286883	0.868022	-0.374314
0.286880	0.868020	-0.374315
0.286876	0.868018	-0.374317
0.286873	0.868016	-0.374318
0.286870	0.868014	-0.374318
0.286867	0.868013	-0.374319
0.286864	0.868012	-0.374319
0.286862	0.868011	-0.374320
0.286859	0.868010	-0.374319
0.286857	0.868009	-0.374319
0.286856	0.868009	-0.374318
0.286854	0.868009	-0.374318
0.286853	0.868009	-0.374317
0.286852	0.868009	-0.374315
0.286851	0.868009	-0.374314
0.286851	0.868010	-0.374312
0.286851	0.868011	-0.374310
0.286851	0.868012	-0.374308
0.286851	0.868013	-0.374306
0.286852	0.868014	-0.374303
0.286853	0.868016	-0.374300
0.286854	0.868018	-0.374298
0.286855	0.868019	-0.374295
0.286857	0.868021	-0.374292
0.286858	0.868023	-0.374289
0.286860	0.868025	-0.374285
0.286862	0.868027	-0.374282
0.286865	0.868029	-0.374279
0.286867	0.868032	-0.374276
0.286870	0.868034	-0.374272
0.286872	0.868036	-0.374269
0.286875	0.868038	-0.374266
0.286878	0.868040	-0.374263
0.286881	0.868042	-0.374260
0.286884	0.868044	-0.374256
0.286888	0.868046	-0.374253
0.286891	0.868048	-0.374251
0.286894	0.868050	-0.374248
0.286898	0.868051	-0.374245
0.286901	0.868053	-0.374243
0.286904	0.868054	-0.374240
0.286907	0.868055	-0.374238
0.286911	0.868056	-0.374236
0.286914	0.868057	-0.374234
0.286917	0.868058	-0.374232
0.286920	0.868058	-0.374231
0.286923	0.868059	-0.374230
0.286926	0.868059	-0.374228
0.286929	0.868059	-0.374227
0.286931	0.868059	-0.374227
0.286934	0.868058	-0.374226
0.286936	0.868058	-0.374226
0.286938	0.868057	-0.374225
0.286940	0.868056	-0.374225
0.286942	0.868056	-0.374225
0.286944	0.868054	-0.374226
0.286945	0.868053	-0.374226
0.286947	0.868052	-0.374227
0.286948	0.868051	-0.374228
0.286949	0.868049	-0.374229
0.286950	0.868047	-0.374230
0.286950	0.868046	-0.374231
0.286951	0.868044	-0.374232
0.286951	0.868042	-0.374234
0.286951	0.868041	-0.374235
0.286950	0.868039	-0.374237
0.286950	0.868037	-0.374239
0.286950	0.868035	-0.374241
0.286949	0.868033	-0.374242
0.286948	0.868032	-0.374244
0.286947	0.868030	-0.374246
0.286946	0.868028	-0.374248
0.286944	0.868027	-0.374250
0.286943	0.868025	-0.374252
0.286941	0.868024	-0.374253
0.286939	0.868022	-0.374255
0.286937	0.868021	-0.374257
0.286935	0.868020	-0.374259
0.286933	0.868019	-0.374260
0.286931	0.868018	-0.374262
0.286929	0.868017	-0.374263
0.286927	0.868016	-0.374264
0.286924	0.868015	-0.374266
0.286922	0.868015	-0.374267
0.286919	0.868015	-0.374268
0.286917	0.868014	-0.374269
0.286914	0.868014	-0.374269
0.286912	0.868014	-0.374270
0.286910	0.868014	-0.374270
0.286907	0.868015	-0.374271
0.286905	0.868015	-0.374271
0.286902	0.868015	-0.374271
0.286900	0.868016	-0.374271
0.286898	0.868017	-0.374270
0.286896	0.868018	-0.374270
0.286894	0.868018	-0.374269
0.286892	0.868019	-0.374269
0.286890	0.868020	-0.374268
0.286888	0.868021	-0.374267
0.286886	0.868023	-0.374266
0.286885	0.868024	-0.374265
0.286883	0.868025	-0.374264
0.286882	0.868026	-0.374262
0.286880	0.868028	-0.374261
0.286879	0.868029	-0.374260
0.286878	0.868030	-0.374258
0.286877	0.868031	-0.374256
0.286877	0.868033	-0.374255
0.286876	0.868034	-0.374253
0.286876	0.868035	-0.374251
0.286875	0.868036	-0.374250
0.286875	0.868038	-0.374248
0.286875	0.868039	-0.374246
0.286875	0.868040	-0.374244
0.286875	0.868041	-0.374242
0.286875	0.868041	-0.374240
0.286876	0.868042	-0.374239
0.286876	0.868043	-0.374237
0.286877	0.868044	-0.374235
0.286878	0.868044	-0.374233
0.286879	0.868045	-0.374232
0.286879	0.868045	-0.374230
0.286880	0.868045	-0.374229
0.286882	0.868045	-0.374227
0.286883	0.868045	-0.374226
0.286884	0.868045	-0.374224
0.286885	0.868045	-0.374223
0.286887	0.868045	-0.374221
0.286888	0.868045	-0.374220
0.286890	0.868044	-0.374219
0.286891	0.868044	-0.374218
0.286893	0.868043	-0.374217
0.286894	0.868043	-0.374216
0.286896	0.868042	-0.374215
0.286897	0.868041	-0.374215
0.286899	0.868040	-0.374214
0.286900	0.868039	-0.374214
0.286902	0.868038	-0.374213
0.286903	0.868037	-0.374213
0.286905	0.868036	-0.374212
0.286906	0.868035	-0.374212
0.286908	0.868034	-0.374212
0.286909	0.868033	-0.374212
0.286910	0.868032	-0.374212
0.286912	0.868031	-0.374212
0.286913	0.868030	-0.374212
0.286914	0.868029	-0.374212
0.286915	0.868028	-0.374212
0.286916	0.868027	-0.374213
0.286917	0.868026	-0.374213
0.286918	0.868025	-0.374213
0.286918	0.868024	-0.374214
0.286919	0.868024	-0.374214
0.286920	0.868023	-0.374214
0.286920	0.868022	-0.374215
0.286920	0.868022	-0.374215
0.286921	0.868021	-0.374215
0.286921	0.868020	-0.374216
0.286921	0.868020	-0.374216
0.286921	0.868020	-0.374217
0.286921	0.868019	-0.374217
0.286921	0.868019	-0.374217
0.286921	0.868019	-0.374218
0.286920	0.868019	-0.374218
0.286920	0.868019	-0.374218
0.286920	0.868019	-0.374219
0.286919	0.868019	-0.374219
0.286919	0.868019	-0.374219
0.286918	0.868019	-0.374219
0.286917	0.868019	-0.374219
0.286916	0.868019	-0.374219
0.286916	0.868020	-0.374220
0.286915	0.868020	-0.374220
0.286914	0.868021	-0.374220
0.286913	0.868021	-0.374220
0.286912	0.868022	-0.374219
0.286911	0.868022	-0.374219
0.286910	0.868023	-0.374219
0.286908	0.868023	-0.374219
0.286907	0.868024	-0.374219
0.286906	0.868024	-0.374218
0.286905	0.868025	-0.374218
0.286904	0.868026	-0.374218
0.286903	0.868026	-0.374217
0.286902	0.868027	-0.374217
0.286900	0.868028	-0.374217
0.286899	0.868028	-0.374216
0.286898	0.868029	-0.374216
0.286897	0.868029	-0.374215
0.286896	0.868030	-0.374215
0.286895	0.868030	-0.374214
0.286894	0.868031	-0.374214
0.286893	0.868031	-0.374213
0.286892	0.868032	-0.374212
0.286891	0.868032	-0.374212
0.286890	0.868033	-0.374211
0.286889	0.868033	-0.374210
0.286888	0.868033	-0.374210
0.286888	0.868033	-0.374209
0.286887	0.868033	-0.374208
0.286886	0.868034	-0.374208
0.286886	0.868034	-0.374207
0.286885	0.868034	-0.374206
0.286885	0.868034	-0.374206
0.286885	0.868033	-0.374205
0.286884	0.868033	-0.374204
0.286884	0.868033	-0.374204
0.286884	0.868033	-0.374203
0.286884	0.868033	-0.374202
0.286883	0.868032	-0.374202
0.286883	0.868032	-0.374201
0.286883	0.868032	-0.374200
0.286883	0.868031	-0.374200
0.286884	0.868031	-0.374199
0.286884	0.868030	-0.374198
0.286884	0.868030	-0.374198
0.286884	0.868030	-0.374197
0.286885	0.868029	-0.374196
0.286885	0.868029	-0.374196
0.286885	0.868028	-0.374195
0.286886	0.868028	-0.374195
0.286886	0.868027	-0.374194
0.286887	0.868027	-0.374193
0.286887	0.868026	-0.374193
0.286888	0.868026	-0.374192
0.286889	0.868025	-0.374192
0.286889	0.868025	-0.374191
0.286890	0.868024	-0.374191
0.286890	0.868024	-0.374190
0.286891	0.868023	-0.374190
0.286892	0.868023	-0.374189
0.286892	0.868023	-0.374189
0.286893	0.868022	-0.374188
0.286894	0.868022	-0.374188
0.286894	0.868022	-0.374187
0.286895	0.868021	-0.374187
0.286896	0.868021	-0.374186
0.286896	0.868021	-0.374186
0.286897	0.868021	-0.374185
0.286898	0.868021	-0.374185
0.286898	0.868020	-0.374185
0.286899	0.868020	-0.374184
0.286899	0.868020	-0.374184
0.286900	0.868020	-0.374183
0.286900	0.868020	-0.374183
0.286901	0.868020	-0.374182
0.286901	0.868020	-0.374182
0.286902	0.868020	-0.374182
0.286902	0.868020	-0.374181
0.286902	0.868021	-0.374181
0.286902	0.868021	-0.374180
0.286903	0.868021	-0.374180
0.286903	0.868021	-0.374180
0.286903	0.868021	-0.374179
0.286903	0.868021	-0.374179
0.286903	0.868022	-0.374179
0.286903	0.868022	-0.374178
0.286903	0.868022	-0.374178
0.286903	0.868022	-0.374178
0.286903	0.868022	-0.374177
0.286903	0.868023	-0.374177
0.286903	0.868023	-0.374177
0.286903	0.868023	-0.374176
0.286902	0.868023	-0.374176
0.286902	0.868023	-0.374176
0.286902	0.868024	-0.374176
0.286901	0.868024	-0.374175
