## Supplementary material for "Visualising joint force-velocity properties in musculoskeletal models": Code&Data: A03_FB_P03_x2_qfrcOutput.csv

0.000000	0.000000	0.000000
0.030000	0.034651	0.007778
0.113733	0.131276	0.029470
0.269606	0.310384	0.069706
0.511715	0.585538	0.131629
0.850904	0.962716	0.216793
1.295607	1.439609	0.324996
1.852150	2.005529	0.454112
2.524153	2.642491	0.600035
3.310980	3.327589	0.756929
4.205584	4.036066	0.917913
5.192314	4.744196	1.076140
6.245022	5.431307	1.225880
7.325451	6.080794	1.363171
8.381771	6.680216	1.485891
9.501849	7.220631	1.593414
10.703576	7.702947	1.684906
11.891807	8.131815	1.760486
13.043338	8.508398	1.821944
14.136922	8.835010	1.870944
15.154504	9.114406	1.909005
16.081977	9.349400	1.937490
16.909524	9.542708	1.957601
17.631483	9.696927	1.970379
18.245905	9.814559	1.976727
18.753908	9.898049	1.977418
19.158982	9.949808	1.973127
19.466309	9.972227	1.964447
19.682179	9.967668	1.951849
19.813516	9.938414	1.934803
19.867646	9.886023	1.913059
19.851892	9.811762	1.886389
19.773353	9.716715	1.854519
19.638788	9.601806	1.817107
19.454551	9.467801	1.773755
19.226565	9.315317	1.724019
18.960317	9.144855	1.667443
18.660868	8.956682	1.603586
18.332858	8.747293	1.532058
17.980220	8.514049	1.452675
17.606335	8.254139	1.365364
17.214098	7.965465	1.270361
16.806016	7.645932	1.168111
16.384242	7.294092	1.059397
15.950651	6.908730	0.945678
15.506825	6.489328	0.828785
16.717363	4.710949	1.230665
17.741110	3.513050	1.344666
18.635064	2.542873	1.281793
19.421937	1.651520	1.150370
20.107519	0.780306	1.003277
20.690628	-0.094905	0.859098
21.168622	-0.986214	0.722446
21.540122	-1.901382	0.592828
21.805915	-2.845650	0.468643
21.969013	-3.820966	0.348897
19.776427	-3.848829	-1.082872
18.132112	-4.323627	-1.335945
16.720446	-4.892159	-1.429799
15.467969	-5.484718	-1.480194
14.338769	-6.066742	-1.527229
13.311857	-6.616264	-1.580059
12.372901	-7.114142	-1.635438
11.511062	-7.539914	-1.687378
10.717845	-7.870899	-1.729889
9.986549	-8.082511	-1.756948
9.311868	-8.148975	-1.762354
8.689588	-8.044627	-1.739833
8.116339	-7.746225	-1.683413
7.589389	-7.236729	-1.588202
7.106447	-6.510879	-1.451667
6.665452	-5.582371	-1.275379
6.264340	-4.491123	-1.066669
5.900774	-3.306846	-0.839267
5.571869	-2.123175	-0.611665
5.274006	-1.038115	-0.403319
5.002900	-0.126497	-0.227204
4.753882	0.586495	-0.098535
4.523059	1.089866	0.066437
4.303153	1.690763	-0.433492
4.124223	-0.054883	3.410650
3.752003	26.045238	-8.624610
4.448443	-25.797896	10.635520
3.214645	38.513170	-10.759815
4.232941	-30.855300	10.476517
2.908731	32.481982	-10.534084
3.744152	-32.308011	9.914146
2.448642	32.456758	-10.830055
3.232029	-33.745388	9.469983
1.944096	31.501080	-10.712759
2.629563	-34.451880	9.014614
1.353743	30.628342	-10.387189
1.927329	-34.360754	8.569420
0.666506	29.664133	-9.779836
1.113327	-33.123609	8.137157
-0.124150	28.543052	-8.864440
0.184752	-30.101703	7.635906
-1.009403	27.010197	-7.106700
-0.864188	-22.610648	6.939697
-1.951495	24.404865	-2.979711
-2.042315	5.019646	5.385352
-2.710589	13.605820	2.231719
-3.181423	7.695349	2.188756
-3.771221	6.055193	0.966442
-4.376569	2.753651	0.871582
-5.050440	2.768409	0.077417
-5.719493	0.412005	0.449248
-6.447477	1.542656	-0.314195
-7.148203	-0.619854	0.314218
-7.904186	0.691080	-0.448881
-8.623630	-1.057166	0.147519
-9.383718	-0.222230	-0.428852
-10.112116	-1.324077	-0.074155
-10.857771	-1.088179	-0.385833
-11.580037	-1.684637	-0.264133
-12.298644	-1.802969	-0.395769
-12.996324	-2.161183	-0.391632
-13.676502	-2.400499	-0.451337
-14.332196	-2.682683	-0.482493
-14.961303	-2.941293	-0.523772
-15.559804	-3.200370	-0.560697
-16.124517	-3.451503	-0.598140
-16.652105	-3.696647	-0.634636
-17.139407	-3.934738	-0.670553
-17.583343	-4.165450	-0.705778
-17.980948	-4.388266	-0.740300
-18.329837	-4.602690	-0.774079
-18.628210	-4.808234	-0.807070
-18.874702	-5.004436	-0.839218
-19.068244	-5.190864	-0.870463
-19.207946	-5.367114	-0.900748
-19.292988	-5.532809	-0.930010
-19.322528	-5.687598	-0.958191
-19.295631	-5.831150	-0.985235
-19.211213	-5.963152	-1.011087
-19.068339	-6.083305	-1.035694
-18.866406	-6.191333	-1.059002
-18.605202	-6.286996	-1.080955
-18.284978	-6.369024	-1.101495
-17.906499	-6.435682	-1.120277
-17.471123	-6.484991	-1.136765
-16.980879	-6.514456	-1.150330
-16.438518	-6.521876	-1.160312
-15.847569	-6.504886	-1.166022
-15.212344	-6.461414	-1.166838
-14.537918	-6.389391	-1.162127
-13.830045	-6.287109	-1.151339
-13.095040	-6.152968	-1.133934
-12.339586	-5.985765	-1.109424
-11.570527	-5.784445	-1.076847
-10.794630	-5.548058	-1.036923
-10.018211	-5.276547	-0.989347
-9.246988	-4.970118	-0.933936
-8.485868	-4.629147	-0.870637
-7.738787	-4.254363	-0.799522
-7.008616	-3.846756	-0.720750
-6.297143	-3.407671	-0.634582
-5.605121	-2.938736	-0.541361
-4.932366	-2.441909	-0.441519
-4.277896	-1.919427	-0.335560
-3.640086	-1.373832	-0.224069
-3.016836	-0.807925	-0.107689
-2.405732	-0.224768	0.012871
-1.804195	0.372359	0.136856
-1.209613	0.979982	0.263465
-0.619454	1.594484	0.391867
-0.031362	2.212154	0.521208
0.556766	2.829257	0.650625
1.146716	3.442103	0.779268
1.739914	4.047102	0.906307
2.337384	4.640771	1.030953
2.939716	5.219656	1.152441
3.547032	5.780264	1.270021
4.158935	6.318863	1.382957
4.774453	6.832284	1.490389
5.392075	7.313757	1.592435
6.009257	7.762186	1.686980
6.623199	8.168239	1.776943
7.229597	8.536191	1.857462
7.824747	8.855581	1.929289
8.403404	9.128841	1.988714
8.960730	9.343474	2.036702
9.490189	9.498975	2.069600
9.985502	9.581780	2.088017
10.438862	9.588680	2.088145
10.842774	9.504666	2.070134
11.188537	9.322761	2.029789
11.467878	9.025232	1.966476
11.671704	8.601065	1.875033
11.791150	8.033595	1.754170
11.817536	7.324222	1.598150
11.745826	6.496045	1.412073
11.575452	5.634030	1.203810
11.319395	4.832094	1.016714
10.997833	4.268551	0.848630
10.649393	3.699855	0.820225
10.273840	4.167409	0.431221
9.988183	-0.170368	1.694834
9.279220	12.003474	-4.257120
9.900150	-15.676113	5.561846
7.776898	18.504326	-5.592197
8.969446	-14.454676	5.815003
7.155662	18.776966	-5.033118
8.257814	-13.212232	5.886066
6.674864	18.806854	-4.687372
7.670588	-12.326546	5.878334
6.238195	18.563911	-4.484277
7.113782	-11.729376	5.817451
5.781549	18.081131	-4.370132
6.528836	-11.316123	5.714042
5.268076	17.397033	-4.310237
5.884276	-11.015393	5.574988
4.679108	16.551561	-4.284451
5.166403	-10.787698	5.406623
4.008113	15.587570	-4.280834
4.373144	-10.613214	5.215708
3.257063	14.551215	-4.291414
3.510263	-10.482845	5.009606
2.434043	13.489548	-4.309963
2.588779	-10.392747	4.795876
1.551450	12.445374	-4.330967
1.622958	-10.340513	4.581334
0.624432	11.451341	-4.349233
0.628667	-10.322195	4.370924
-0.330476	10.526151	-4.359795
-0.377910	-10.330394	4.166966
-1.296511	9.674708	-4.357970
-1.381167	-10.353883	3.969249
-2.257612	8.891617	-4.339341
-2.366732	-10.378725	3.775752
-3.199057	8.166257	-4.300018
-3.321742	-10.389328	3.583630
-4.107684	7.486504	-4.236704
-4.234581	-10.369014	3.389981
-4.971519	6.840739	-4.146471
-5.094478	-10.300127	3.192208
-5.779383	6.218725	-4.026439
-5.891223	-10.163922	2.988036
-6.520672	5.611671	-3.873496
-6.615047	-9.940316	2.775317
-7.185250	5.011782	-3.684023
-7.256597	-9.607520	2.551714
-7.763397	4.411443	-3.453542
-7.806948	-9.141408	2.314236
-8.245780	3.802047	-3.175965
-8.257638	-8.514014	2.058454
-8.623371	3.172219	-2.841627
-8.600757	-7.689208	1.776877
-8.887642	2.504683	-2.431088
-8.829509	-6.604808	1.453563
-9.030323	1.765148	-1.886801
-8.937632	-5.068005	1.040078
-9.038296	0.843216	-1.295712
-8.918252	-3.323897	0.540961
-8.911412	-0.380655	-0.833899
-8.780617	-2.641772	0.068630
-8.706086	-1.358456	-0.662891
-8.564698	-2.534210	-0.214877
-8.445702	-1.900411	-0.583344
-8.283145	-2.439677	-0.362259
-8.122183	-2.144759	-0.520876
-7.931430	-2.323742	-0.427824
-7.730719	-2.194406	-0.474698
-7.508631	-2.203072	-0.439255
-7.272149	-2.123966	-0.439901
-7.018841	-2.067047	-0.420605
-6.751108	-1.987661	-0.406435
-6.469460	-1.904762	-0.387963
-6.175353	-1.813075	-0.368817
-5.870077	-1.715256	-0.348094
-5.555123	-1.611468	-0.326240
-5.232053	-1.502489	-0.303321
-4.902517	-1.388941	-0.279486
-4.568230	-1.271490	-0.254865
-4.230950	-1.150817	-0.229594
-3.892464	-1.027629	-0.203811
-3.554555	-0.902662	-0.177660
-3.218983	-0.776683	-0.151290
-2.887466	-0.650536	-0.124855
-2.561651	-0.525102	-0.098525
-2.243100	-0.401302	-0.072475
-1.933278	-0.280083	-0.046889
-1.633543	-0.162407	-0.021960
-1.345135	-0.049239	0.002119
-1.069172	0.058472	0.025147
-0.806653	0.159807	0.046930
-0.558453	0.253899	0.067271
-0.325326	0.339962	0.085987
-0.107908	0.417308	0.102905
0.093281	0.485384	0.117871
0.277840	0.543792	0.130759
0.445497	0.592317	0.141474
0.596101	0.630945	0.149966
0.729628	0.659873	0.156235
0.846177	0.679508	0.160332
0.945969	0.690487	0.162369
1.029335	0.693608	0.162522
1.096715	0.689800	0.161007
1.148639	0.680050	0.158069
1.185714	0.665346	0.153962
1.208597	0.646618	0.148932
1.217983	0.624691	0.143199
1.214577	0.603417	0.136951
1.199322	0.627071	0.131135
1.176395	0.624086	0.136995
1.144545	0.626287	0.131542
1.104251	0.614856	0.132191
1.055248	0.604304	0.126401
0.997951	0.585493	0.124056
0.932494	0.565782	0.117589
0.859306	0.540217	0.113221
0.778709	0.512989	0.105920
0.691176	0.481133	0.099994
0.597142	0.447326	0.091804
0.497132	0.409651	0.084587
0.391667	0.370007	0.075526
0.281325	0.327089	0.067212
0.166697	0.282362	0.058420
0.048442	0.235750	0.049049
-0.072777	0.187213	0.039200
-0.196290	0.136889	0.029019
-0.321410	0.085048	0.018489
-0.447433	0.031927	0.007698
-0.573642	-0.022182	-0.003315
-0.699312	-0.076985	-0.014478
-0.823710	-0.132165	-0.025729
-0.946100	-0.187392	-0.037000
-1.065749	-0.242328	-0.048219
-1.181924	-0.296628	-0.059315
-1.293889	-0.349942	-0.070216
-1.400920	-0.401919	-0.080848
-1.502311	-0.452209	-0.091139
-1.597386	-0.500468	-0.101019
-1.685503	-0.546360	-0.110419
-1.766064	-0.589562	-0.119272
-1.838523	-0.629771	-0.127517
-1.902391	-0.666703	-0.135095
-1.957244	-0.700099	-0.141954
-2.002759	-0.729729	-0.148048
-2.038714	-0.755407	-0.153338
-2.064983	-0.776991	-0.157795
-2.081528	-0.794378	-0.161396
-2.088398	-0.807508	-0.164129
-2.085723	-0.816359	-0.165989
-2.073710	-0.820944	-0.166979
-2.052641	-0.821312	-0.167107
-2.022866	-0.817546	-0.166392
-1.984799	-0.809760	-0.164856
-1.938915	-0.798099	-0.163646
-1.885805	-0.783489	-0.161111
-1.826093	-0.765559	-0.157911
-1.760416	-0.744525	-0.154071
-1.689440	-0.720617	-0.149628
-1.617740	-0.694075	-0.144619
-1.550333	-0.665310	-0.139098
-1.485028	-0.634884	-0.133142
-1.420296	-0.603185	-0.126826
-1.355093	-0.562747	-0.120209
-1.288098	-0.526177	-0.112529
-1.219286	-0.491548	-0.104820
-1.148585	-0.457546	-0.097233
-1.075907	-0.423641	-0.089709
-1.001211	-0.389535	-0.082186
-0.924513	-0.355055	-0.074623
-0.845885	-0.320117	-0.066996
-0.765456	-0.284700	-0.059297
-0.683402	-0.248833	-0.051529
-0.599945	-0.212592	-0.043704
-0.515342	-0.176086	-0.035843
-0.429888	-0.139452	-0.027970
-0.343903	-0.102849	-0.020117
-0.257733	-0.066451	-0.012319
-0.171743	-0.030446	-0.004614
-0.086313	0.004971	0.002957
-0.001834	0.039604	0.010354
0.081295	0.073255	0.017535
0.162673	0.105729	0.024458
0.241897	0.136841	0.031084
0.318570	0.166413	0.037375
0.392300	0.194284	0.043296
0.462706	0.220304	0.048815
0.529422	0.244347	0.053903
0.592097	0.266307	0.058539
0.650400	0.286103	0.062705
0.704031	0.303673	0.066387
0.752724	0.318976	0.069578
0.796258	0.331992	0.072274
0.834454	0.342717	0.074474
0.867175	0.351167	0.076183
0.894325	0.357371	0.077409
0.915854	0.361376	0.078161
0.931751	0.363239	0.078454
0.942050	0.363029	0.078304
0.946825	0.363527	0.077729
0.946380	0.366233	0.077012
0.941177	0.366246	0.076446
0.931371	0.363968	0.075687
0.917158	0.359598	0.074610
0.898766	0.353260	0.073311
0.876454	0.345099	0.071958
0.850511	0.335298	0.070107
0.821232	0.323881	0.067843
0.788923	0.310912	0.065216
0.753894	0.296481	0.062261
0.716460	0.280691	0.059008
0.681312	0.263654	0.055482
0.653726	0.245565	0.051721
0.623914	0.226693	0.047769
0.592036	0.207133	0.043657
0.558258	0.186990	0.039412
0.522757	0.166378	0.035061
0.485717	0.145413	0.030630
0.447329	0.124218	0.026148
0.407793	0.102917	0.021642
0.367312	0.081634	0.017139
0.326095	0.060493	0.012667
0.284353	0.039616	0.008251
0.242300	0.019122	0.003918
0.200150	-0.000876	-0.000307
0.158114	-0.020267	-0.004400
0.116405	-0.038949	-0.008340
0.075227	-0.056828	-0.012106
0.034782	-0.073816	-0.015679
-0.004736	-0.089839	-0.019044
-0.043140	-0.104829	-0.022186
-0.080253	-0.118732	-0.025094
-0.115909	-0.131502	-0.027758
-0.149953	-0.143103	-0.030171
-0.182245	-0.153508	-0.032327
-0.212658	-0.162698	-0.034224
-0.241082	-0.170661	-0.035859
-0.267423	-0.177397	-0.037232
-0.291602	-0.182908	-0.038346
-0.313558	-0.187207	-0.039203
-0.333242	-0.189919	-0.039808
-0.350612	-0.190229	-0.040154
-0.365611	-0.190011	-0.040311
-0.378260	-0.189154	-0.040207
-0.388588	-0.187559	-0.039874
-0.396629	-0.185170	-0.039334
-0.402431	-0.181959	-0.038599
-0.406047	-0.177918	-0.037677
-0.407541	-0.173055	-0.036577
-0.406984	-0.167387	-0.035307
-0.404456	-0.160947	-0.033876
-0.400044	-0.153771	-0.032292
-0.393841	-0.145909	-0.030568
-0.385949	-0.137412	-0.028715
-0.376470	-0.128343	-0.026746
-0.365517	-0.118767	-0.024674
-0.353201	-0.108756	-0.022516
-0.339641	-0.098384	-0.020285
-0.324956	-0.087731	-0.017999
-0.309268	-0.076877	-0.015674
-0.292700	-0.065904	-0.013326
-0.275375	-0.054893	-0.010971
-0.257417	-0.043926	-0.008628
-0.238950	-0.033083	-0.006311
-0.220095	-0.022439	-0.004037
-0.200971	-0.012068	-0.001821
-0.180871	-0.002040	0.000323
-0.160705	0.007591	0.002381
-0.140692	0.016769	0.004343
-0.120920	0.025440	0.006197
-0.101477	0.033559	0.007932
-0.082450	0.041086	0.009542
-0.063919	0.047991	0.011018
-0.045963	0.054248	0.012354
-0.028656	0.059839	0.013547
-0.012067	0.064751	0.014593
0.003742	0.068978	0.015489
0.018715	0.072519	0.016236
0.032803	0.075377	0.016833
0.045964	0.077564	0.017282
0.058162	0.079091	0.017628
0.069372	0.080219	0.017890
0.079579	0.081819	0.018015
0.088797	0.082739	0.018037
0.097016	0.082997	0.017949
0.104234	0.082616	0.017749
0.110456	0.081620	0.017437
0.115690	0.080035	0.017014
0.119954	0.077891	0.016485
0.123270	0.075220	0.015853
0.125665	0.072056	0.015125
0.127170	0.068436	0.014306
0.127823	0.064401	0.013406
0.127665	0.059991	0.012431
0.126738	0.055252	0.011391
0.125092	0.050226	0.010294
0.122776	0.044963	0.009150
0.119842	0.039507	0.007970
0.116345	0.033908	0.006763
0.112340	0.028213	0.005539
0.107882	0.022470	0.004307
0.103030	0.016724	0.003079
0.097840	0.011023	0.001863
0.092368	0.005409	0.000669
0.086671	-0.000075	-0.000495
0.080803	-0.005389	-0.001619
0.074817	-0.010496	-0.002698
0.068766	-0.015362	-0.003722
0.062698	-0.019956	-0.004686
0.056662	-0.024249	-0.005584
0.050701	-0.028217	-0.006411
0.044858	-0.031838	-0.007162
0.039171	-0.035094	-0.007834
0.033675	-0.037969	-0.008424
0.028660	-0.040452	-0.008929
0.023987	-0.042533	-0.009347
0.019558	-0.044205	-0.009678
0.015392	-0.045467	-0.009921
0.011508	-0.046320	-0.010077
0.007920	-0.046767	-0.010147
0.004638	-0.046642	-0.010132
0.001671	-0.045991	-0.010032
-0.000977	-0.045014	-0.009860
-0.003305	-0.043717	-0.009610
-0.005318	-0.042112	-0.009283
-0.007021	-0.040209	-0.008886
-0.008424	-0.038025	-0.008423
-0.009537	-0.035578	-0.007898
-0.010376	-0.032888	-0.007317
-0.010955	-0.029978	-0.006687
-0.011293	-0.026873	-0.006012
-0.011410	-0.023601	-0.005299
-0.011326	-0.020188	-0.004555
-0.011065	-0.016665	-0.003786
-0.010648	-0.013063	-0.002999
-0.010101	-0.009413	-0.002200
-0.009447	-0.005745	-0.001397
-0.008712	-0.002092	-0.000596
-0.007920	0.001516	0.000196
-0.007095	0.005048	0.000972
-0.006262	0.008475	0.001727
-0.005445	0.011770	0.002454
-0.004665	0.014905	0.003148
-0.003944	0.017858	0.003803
-0.003303	0.020606	0.004416
-0.002760	0.023129	0.004980
-0.002331	0.025409	0.005493
-0.002033	0.027430	0.005950
-0.001877	0.029181	0.006350
-0.001875	0.030650	0.006689
-0.002035	0.031829	0.006966
-0.002365	0.032713	0.007179
-0.002869	0.033298	0.007327
-0.003548	0.033584	0.007411
-0.004402	0.033573	0.007430
-0.005430	0.033268	0.007384
-0.006625	0.032676	0.007276
-0.007982	0.031805	0.007106
-0.009492	0.030740	0.006878
-0.011143	0.029596	0.006602
-0.012922	0.028194	0.006282
-0.014815	0.026547	0.005910
-0.016806	0.024670	0.005492
-0.018879	0.022579	0.005030
-0.021014	0.020295	0.004528
-0.023178	0.017835	0.003989
-0.025345	0.015222	0.003420
-0.027524	0.012475	0.002823
-0.029692	0.009622	0.002204
-0.031828	0.006682	0.001568
-0.033909	0.003683	0.000920
-0.035916	0.000647	0.000266
-0.037823	-0.002399	-0.000391
-0.039612	-0.005433	-0.001044
-0.041259	-0.008426	-0.001687
-0.042749	-0.011360	-0.002318
-0.044056	-0.014206	-0.002929
-0.045169	-0.016948	-0.003518
-0.046065	-0.019558	-0.004078
-0.046734	-0.022022	-0.004606
-0.047156	-0.024316	-0.005098
-0.047326	-0.026429	-0.005552
-0.047226	-0.028339	-0.005961
-0.046857	-0.030040	-0.006326
-0.046201	-0.031511	-0.006642
-0.045266	-0.032752	-0.006908
-0.044038	-0.033744	-0.007122
-0.042529	-0.034491	-0.007283
-0.040730	-0.034978	-0.007388
-0.038658	-0.035213	-0.007441
-0.036306	-0.035185	-0.007437
-0.033698	-0.034905	-0.007379
-0.030831	-0.034366	-0.007267
-0.027733	-0.033584	-0.007103
-0.024404	-0.032554	-0.006886
-0.020879	-0.031296	-0.006621
-0.017158	-0.029750	-0.006307
-0.013281	-0.027998	-0.005953
-0.009251	-0.026038	-0.005555
-0.005112	-0.023901	-0.005119
-0.000865	-0.021585	-0.004643
0.003437	-0.019124	-0.004137
0.007798	-0.016516	-0.003598
0.012159	-0.013803	-0.003035
0.016528	-0.010978	-0.002448
0.020841	-0.008090	-0.001847
0.025109	-0.005129	-0.001230
0.029266	-0.002151	-0.000607
0.033327	0.000860	0.000023
0.037222	0.003844	0.000648
0.040974	0.006819	0.001273
0.044508	0.009720	0.001884
0.047856	0.012575	0.002486
0.050936	0.015313	0.003065
0.053793	0.017967	0.003627
0.056340	0.020463	0.004158
0.058711	0.022843	0.004665
0.060737	0.025028	0.005132
0.062485	0.027071	0.005571
0.063855	0.028886	0.005963
0.064930	0.030537	0.006321
0.065603	0.031933	0.006627
0.065970	0.033150	0.006896
0.065919	0.034092	0.007108
0.065562	0.034846	0.007281
0.064779	0.035312	0.007394
0.063699	0.035587	0.007468
0.062196	0.035566	0.007480
0.060412	0.035360	0.007454
0.058216	0.034858	0.007365
0.055766	0.034181	0.007240
0.052925	0.033215	0.007054
0.049863	0.032091	0.006835
0.046439	0.030781	0.006564
0.042834	0.029359	0.006265
0.038906	0.027680	0.005913
0.034843	0.025883	0.005536
0.030501	0.023851	0.005111
0.026076	0.021732	0.004668
0.021422	0.019406	0.004181
0.016738	0.017023	0.003684
0.011880	0.014468	0.003150
0.007049	0.011891	0.002612
0.002100	0.009177	0.002046
-0.002765	0.006479	0.001484
-0.007689	0.003683	0.000900
-0.012474	0.000939	0.000329
-0.017260	-0.001862	-0.000256
-0.021852	-0.004574	-0.000821
-0.026390	-0.007304	-0.001391
-0.030685	-0.009909	-0.001934
-0.034872	-0.012494	-0.002473
-0.038771	-0.014921	-0.002980
-0.042515	-0.017293	-0.003476
-0.045932	-0.019477	-0.003932
-0.049152	-0.021573	-0.004371
-0.052013	-0.023457	-0.004766
-0.054642	-0.025227	-0.005138
-0.056889	-0.026765	-0.005461
-0.058876	-0.028166	-0.005757
-0.060465	-0.029322	-0.006002
-0.061776	-0.030326	-0.006216
-0.062681	-0.031076	-0.006377
-0.063298	-0.031665	-0.006505
-0.063511	-0.032000	-0.006580
-0.063419	-0.032170	-0.006621
-0.062901	-0.032091	-0.006610
-0.062100	-0.031831	-0.006566
-0.060918	-0.031227	-0.006471
-0.059467	-0.030475	-0.006343
-0.057658	-0.029504	-0.006165
-0.055603	-0.028400	-0.005958
-0.053221	-0.027099	-0.005705
-0.050622	-0.025684	-0.005427
-0.047732	-0.024095	-0.005110
-0.044660	-0.022416	-0.004771
-0.041339	-0.020590	-0.004400
-0.037877	-0.018701	-0.004013
-0.034209	-0.016693	-0.003599
-0.030444	-0.014649	-0.003175
-0.026522	-0.012517	-0.002731
-0.022548	-0.010378	-0.002283
-0.018465	-0.008180	-0.001821
-0.014377	-0.006004	-0.001363
-0.010229	-0.003799	-0.000897
-0.006124	-0.001643	-0.000440
-0.002007	0.000514	0.000018
0.002022	0.002594	0.000461
0.006019	0.004650	0.000899
0.009884	0.006606	0.001317
0.013674	0.008513	0.001726
0.017292	0.010299	0.002109
0.020797	0.012016	0.002477
0.024095	0.013593	0.002817
0.027248	0.015086	0.003139
0.030161	0.016424	0.003428
0.032902	0.017665	0.003696
0.035378	0.018740	0.003930
0.037661	0.019709	0.004140
0.039659	0.020505	0.004314
0.041449	0.021190	0.004464
0.042941	0.021698	0.004576
0.044216	0.022097	0.004667
0.045186	0.022317	0.004722
0.045936	0.022431	0.004753
0.046381	0.022371	0.004747
0.046610	0.022212	0.004719
0.046538	0.021884	0.004654
0.046261	0.021516	0.004569
0.045693	0.021044	0.004450
0.044937	0.020484	0.004316
0.043908	0.019768	0.004151
0.042709	0.018978	0.003973
0.041257	0.018046	0.003767
0.039701	0.017055	0.003550
0.037961	0.015939	0.003308
0.036099	0.014783	0.003059
0.034029	0.013518	0.002788
0.031864	0.012232	0.002514
0.029521	0.010856	0.002222
0.027114	0.009479	0.001931
0.024560	0.008031	0.001625
0.021975	0.006601	0.001324
0.019274	0.005120	0.001013
0.016574	0.003676	0.000710
0.013791	0.002200	0.000402
0.011042	0.000780	0.000105
0.008241	-0.000655	-0.000194
0.005506	-0.002016	-0.000477
0.002750	-0.003374	-0.000760
0.000089	-0.004643	-0.001023
-0.002564	-0.005894	-0.001282
-0.005094	-0.007043	-0.001519
-0.007590	-0.008160	-0.001750
-0.009940	-0.009163	-0.001957
-0.012231	-0.010124	-0.002154
-0.014356	-0.010963	-0.002326
-0.016402	-0.011750	-0.002487
-0.018266	-0.012409	-0.002621
-0.020034	-0.013012	-0.002743
-0.021606	-0.013483	-0.002838
-0.023071	-0.013895	-0.002920
-0.024331	-0.014108	-0.002974
-0.025475	-0.014262	-0.003015
-0.026409	-0.014290	-0.003028
-0.027224	-0.014266	-0.003028
-0.027827	-0.014119	-0.003001
-0.028312	-0.013925	-0.002962
-0.028589	-0.013615	-0.002898
-0.028751	-0.013265	-0.002825
-0.028710	-0.012806	-0.002727
-0.028564	-0.012315	-0.002622
-0.028225	-0.011726	-0.002496
-0.027791	-0.011116	-0.002365
-0.027176	-0.010417	-0.002215
-0.026481	-0.009709	-0.002062
-0.025619	-0.008924	-0.001893
-0.024693	-0.008142	-0.001724
-0.023617	-0.007295	-0.001541
-0.022494	-0.006464	-0.001362
-0.021226	-0.005579	-0.001171
-0.019901	-0.004723	-0.000986
-0.018464	-0.003826	-0.000792
-0.017020	-0.002969	-0.000607
-0.015483	-0.002083	-0.000415
-0.013958	-0.001248	-0.000235
-0.012360	-0.000394	-0.000051
-0.010795	0.000397	0.000120
-0.009174	0.001198	0.000293
-0.007605	0.001927	0.000450
-0.005998	0.002658	0.000608
-0.004461	0.003308	0.000748
-0.002903	0.003954	0.000887
-0.001430	0.004512	0.001008
0.000050	0.005061	0.001126
0.001430	0.005518	0.001224
0.002804	0.005962	0.001319
0.004066	0.006310	0.001396
0.005312	0.006645	0.001468
0.006435	0.006882	0.001520
0.007535	0.007105	0.001569
0.008504	0.007232	0.001596
0.009444	0.007345	0.001620
0.010247	0.007363	0.001624
0.011019	0.007390	0.001625
0.011651	0.007347	0.001606
0.012251	0.007295	0.001587
0.012711	0.007150	0.001549
0.013139	0.007001	0.001510
0.013429	0.006765	0.001454
0.013690	0.006530	0.001399
0.013817	0.006214	0.001327
0.013918	0.005906	0.001258
0.013890	0.005524	0.001174
0.013843	0.005157	0.001093
0.013674	0.004723	0.000998
0.013493	0.004312	0.000909
0.013196	0.003842	0.000808
0.012896	0.003402	0.000713
0.012491	0.002911	0.000608
0.012089	0.002458	0.000511
0.011592	0.001961	0.000405
0.011108	0.001508	0.000308
0.010538	0.001020	0.000205
0.009990	0.000583	0.000112
0.009366	0.000117	0.000014
0.008774	-0.000293	-0.000073
0.008114	-0.000725	-0.000164
0.007495	-0.001096	-0.000242
0.006818	-0.001484	-0.000324
0.006216	-0.001807	-0.000392
0.005568	-0.002142	-0.000462
0.004973	-0.002409	-0.000518
0.004337	-0.002685	-0.000576
0.003759	-0.002868	-0.000619
0.003146	-0.003043	-0.000663
0.002598	-0.003150	-0.000692
0.002020	-0.003264	-0.000721
0.001511	-0.003311	-0.000735
0.000977	-0.003364	-0.000750
0.000513	-0.003352	-0.000750
0.000029	-0.003349	-0.000751
-0.000383	-0.003282	-0.000738
-0.000813	-0.003225	-0.000727
-0.001170	-0.003108	-0.000703
-0.001544	-0.003004	-0.000681
-0.001845	-0.002844	-0.000646
-0.002164	-0.002700	-0.000614
-0.002409	-0.002503	-0.000571
-0.002673	-0.002328	-0.000533
-0.002866	-0.002103	-0.000483
-0.003078	-0.001904	-0.000439
-0.003221	-0.001661	-0.000385
-0.003386	-0.001448	-0.000337
-0.003485	-0.001194	-0.000280
-0.003607	-0.000975	-0.000231
-0.003666	-0.000721	-0.000174
-0.003752	-0.000505	-0.000124
-0.003777	-0.000257	-0.000069
-0.003833	-0.000052	-0.000022
-0.003831	0.000180	0.000031
-0.003862	0.000367	0.000074
-0.003838	0.000578	0.000122
-0.003851	0.000740	0.000159
-0.003812	0.000925	0.000202
-0.003812	0.001057	0.000233
-0.003761	0.001210	0.000268
-0.003754	0.001308	0.000292
-0.003697	0.001426	0.000320
-0.003686	0.001488	0.000336
-0.003627	0.001569	0.000355
-0.003615	0.001594	0.000363
-0.003557	0.001637	0.000374
-0.003547	0.001624	0.000373
-0.003491	0.001631	0.000376
-0.003484	0.001581	0.000367
-0.003415	0.001553	0.000362
-0.003395	0.001469	0.000346
-0.003328	0.001409	0.000334
-0.003313	0.001296	0.000310
-0.003249	0.001208	0.000291
-0.003237	0.001068	0.000262
-0.003175	0.000957	0.000238
-0.003164	0.000797	0.000204
-0.003103	0.000679	0.000176
-0.003091	0.000517	0.000138
-0.003026	0.000387	0.000107
-0.003010	0.000211	0.000067
-0.002939	0.000071	0.000035
-0.002915	-0.000112	-0.000006
-0.002836	-0.000256	-0.000038
-0.002801	-0.000439	-0.000078
-0.002710	-0.000581	-0.000109
-0.002662	-0.000759	-0.000148
-0.002556	-0.000892	-0.000177
-0.002492	-0.001059	-0.000213
-0.002368	-0.001179	-0.000239
-0.002286	-0.001330	-0.000272
-0.002143	-0.001430	-0.000293
-0.002041	-0.001560	-0.000321
-0.001878	-0.001638	-0.000338
-0.001755	-0.001742	-0.000360
-0.001570	-0.001794	-0.000372
-0.001426	-0.001871	-0.000388
-0.001221	-0.001879	-0.000393
-0.001056	-0.001911	-0.000403
-0.000831	-0.001888	-0.000401
-0.000647	-0.001890	-0.000404
-0.000403	-0.001836	-0.000395
-0.000202	-0.001808	-0.000391
0.000056	-0.001725	-0.000376
0.000272	-0.001667	-0.000365
0.000542	-0.001557	-0.000344
0.000767	-0.001473	-0.000327
0.001044	-0.001339	-0.000300
0.001275	-0.001231	-0.000279
0.001555	-0.001075	-0.000246
0.001786	-0.000949	-0.000220
0.002063	-0.000776	-0.000184
0.002289	-0.000635	-0.000155
0.002558	-0.000449	-0.000116
0.002773	-0.000298	-0.000084
0.003028	-0.000105	-0.000043
0.003227	0.000051	-0.000010
0.003462	0.000246	0.000032
0.003638	0.000402	0.000066
0.003849	0.000594	0.000107
0.003998	0.000745	0.000140
0.004179	0.000929	0.000179
0.004296	0.001069	0.000210
0.004442	0.001241	0.000247
0.004522	0.001366	0.000275
0.004631	0.001521	0.000309
0.004673	0.001628	0.000333
0.004749	0.001762	0.000362
0.004757	0.001847	0.000382
0.004789	0.001957	0.000406
0.004751	0.002017	0.000420
0.004738	0.002101	0.000439
0.004654	0.002134	0.000448
0.004595	0.002191	0.000461
0.004466	0.002195	0.000463
0.004362	0.002223	0.000470
0.004189	0.002199	0.000466
0.004042	0.002199	0.000467
0.003827	0.002146	0.000457
0.003639	0.002118	0.000453
0.003386	0.002039	0.000437
0.003162	0.001984	0.000426
0.002875	0.001879	0.000405
0.002620	0.001801	0.000389
0.002303	0.001673	0.000362
0.002022	0.001573	0.000342
0.001682	0.001425	0.000311
0.001382	0.001307	0.000286
0.001025	0.001143	0.000252
0.000712	0.001011	0.000224
0.000346	0.000835	0.000187
0.000026	0.000692	0.000157
-0.000342	0.000508	0.000118
-0.000661	0.000359	0.000086
-0.001025	0.000171	0.000046
-0.001335	0.000021	0.000014
-0.001688	-0.000167	-0.000026
-0.001982	-0.000314	-0.000057
-0.002316	-0.000498	-0.000096
-0.002589	-0.000638	-0.000127
-0.002898	-0.000812	-0.000164
-0.003142	-0.000942	-0.000192
-0.003420	-0.001104	-0.000227
-0.003631	-0.001219	-0.000252
-0.003873	-0.001365	-0.000283
-0.004046	-0.001463	-0.000304
-0.004247	-0.001590	-0.000332
-0.004378	-0.001668	-0.000349
-0.004536	-0.001774	-0.000372
-0.004616	-0.001830	-0.000384
-0.004719	-0.001913	-0.000403
-0.004750	-0.001945	-0.000410
-0.004806	-0.002004	-0.000423
-0.004789	-0.002012	-0.000425
-0.004797	-0.002046	-0.000433
-0.004733	-0.002029	-0.000430
-0.004695	-0.002039	-0.000432
-0.004585	-0.001998	-0.000424
-0.004502	-0.001984	-0.000422
-0.004349	-0.001920	-0.000409
-0.004224	-0.001884	-0.000401
-0.004031	-0.001799	-0.000384
-0.003868	-0.001742	-0.000372
-0.003638	-0.001638	-0.000350
-0.003441	-0.001563	-0.000334
-0.003181	-0.001442	-0.000309
-0.002955	-0.001352	-0.000290
-0.002669	-0.001217	-0.000261
-0.002420	-0.001115	-0.000240
-0.002114	-0.000969	-0.000209
-0.001848	-0.000857	-0.000185
-0.001528	-0.000704	-0.000153
-0.001252	-0.000587	-0.000128
-0.000925	-0.000430	-0.000095
-0.000645	-0.000311	-0.000069
-0.000317	-0.000154	-0.000036
-0.000039	-0.000036	-0.000010
0.000283	0.000118	0.000022
0.000553	0.000232	0.000047
0.000864	0.000380	0.000078
0.001119	0.000486	0.000101
0.001413	0.000626	0.000131
0.001648	0.000721	0.000151
0.001920	0.000849	0.000179
0.002130	0.000932	0.000197
0.002376	0.001047	0.000221
0.002557	0.001115	0.000236
0.002772	0.001213	0.000257
0.002921	0.001265	0.000268
0.003102	0.001347	0.000286
0.003217	0.001381	0.000293
0.003362	0.001445	0.000307
0.003440	0.001462	0.000311
0.003547	0.001507	0.000321
0.003587	0.001505	0.000320
0.003657	0.001533	0.000326
0.003659	0.001513	0.000322
0.003691	0.001523	0.000324
0.003656	0.001485	0.000316
0.003652	0.001478	0.000315
0.003581	0.001424	0.000304
0.003541	0.001402	0.000299
0.003437	0.001333	0.000284
0.003365	0.001296	0.000276
0.003229	0.001215	0.000259
0.003128	0.001166	0.000249
0.002965	0.001073	0.000229
