## Supplementary material for "Visualising joint force-velocity properties in musculoskeletal models": Code&Data: A03_FB_P03_x2_qposOutput.csv

0.349066	1.396263	0.349066
0.349066	1.396265	0.349068
0.349065	1.396273	0.349078
0.349063	1.396296	0.349106
0.349059	1.396348	0.349171
0.349051	1.396445	0.349294
0.349038	1.396611	0.349509
0.349020	1.396870	0.349855
0.348995	1.397248	0.350379
0.348965	1.397772	0.351135
0.348933	1.398469	0.352177
0.348903	1.399362	0.353560
0.348880	1.400473	0.355331
0.348872	1.401824	0.357531
0.348887	1.403431	0.360194
0.348935	1.405308	0.363349
0.349030	1.407462	0.367021
0.349185	1.409897	0.371227
0.349416	1.412618	0.375976
0.349738	1.415626	0.381272
0.350165	1.418920	0.387116
0.350712	1.422499	0.393503
0.351393	1.426363	0.400427
0.352221	1.430507	0.407879
0.353207	1.434930	0.415851
0.354363	1.439629	0.424330
0.355700	1.444599	0.433305
0.357226	1.449837	0.442764
0.358950	1.455340	0.452693
0.360880	1.461102	0.463078
0.363023	1.467121	0.473900
0.365385	1.473393	0.485138
0.367972	1.479915	0.496766
0.370790	1.486685	0.508752
0.373843	1.493701	0.521061
0.377135	1.500962	0.533649
0.380670	1.508467	0.546465
0.384451	1.516217	0.559452
0.388483	1.524212	0.572545
0.392767	1.532452	0.585673
0.397306	1.540936	0.598760
0.402104	1.549661	0.611727
0.407164	1.558625	0.624491
0.412487	1.567820	0.636972
0.418078	1.577237	0.649089
0.423329	1.587812	0.659001
0.428329	1.599173	0.667861
0.433134	1.611126	0.676173
0.437787	1.623569	0.684086
0.442322	1.636435	0.691612
0.446769	1.649667	0.698729
0.451157	1.663212	0.705412
0.455512	1.677016	0.711650
0.459859	1.691025	0.717443
0.464222	1.705180	0.722802
0.469223	1.718325	0.730072
0.474765	1.730917	0.737034
0.480813	1.743001	0.743388
0.487346	1.754562	0.749107
0.494345	1.765566	0.754246
0.501795	1.775973	0.758866
0.509679	1.785751	0.763018
0.517981	1.794867	0.766741
0.526686	1.803299	0.770065
0.535774	1.811025	0.773015
0.545230	1.818037	0.775609
0.555033	1.824330	0.777864
0.565165	1.829914	0.779795
0.575605	1.834809	0.781420
0.586331	1.839045	0.782758
0.597320	1.842669	0.783832
0.608550	1.845735	0.784671
0.619997	1.848309	0.785309
0.631639	1.850461	0.785778
0.643454	1.852261	0.786111
0.655424	1.853774	0.786338
0.667532	1.855054	0.786481
0.679766	1.856145	0.786547
0.692115	1.857059	0.786645
0.704550	1.857988	0.785915
0.717225	1.857764	0.790257
0.729293	1.862290	0.776015
0.742290	1.860984	0.783648
0.754397	1.866352	0.766434
0.767505	1.865355	0.772232
0.779832	1.870339	0.754888
0.793144	1.868914	0.760273
0.805662	1.873573	0.741953
0.819151	1.871748	0.746261
0.831861	1.875910	0.727105
0.845514	1.873589	0.730304
0.858406	1.877121	0.710538
0.872199	1.874253	0.712678
0.885254	1.877025	0.692776
0.899149	1.873606	0.694052
0.912338	1.875517	0.674706
0.926275	1.871667	0.675206
0.939567	1.872559	0.657900
0.953437	1.868695	0.657528
0.966809	1.868192	0.646105
0.980247	1.866511	0.641645
0.993504	1.865536	0.636933
1.006669	1.864614	0.633527
1.019720	1.863918	0.629993
1.032696	1.863108	0.627092
1.045562	1.862426	0.623580
1.058350	1.861508	0.620679
1.071007	1.860718	0.616871
1.083570	1.859639	0.613724
1.095979	1.858658	0.609665
1.108267	1.857418	0.606099
1.120385	1.856197	0.601873
1.132347	1.854782	0.597838
1.144123	1.853308	0.593419
1.155713	1.851687	0.588962
1.167099	1.849962	0.584277
1.178272	1.848106	0.579456
1.189219	1.846128	0.574458
1.199932	1.844020	0.569299
1.210399	1.841782	0.563974
1.220613	1.839411	0.558484
1.230563	1.836907	0.552831
1.240242	1.834266	0.547014
1.249643	1.831487	0.541035
1.258761	1.828569	0.534894
1.267590	1.825510	0.528591
1.276125	1.822309	0.522128
1.284365	1.818962	0.515505
1.292306	1.815469	0.508723
1.299948	1.811827	0.501783
1.307290	1.808034	0.494684
1.314335	1.804087	0.487428
1.321083	1.799984	0.480014
1.327540	1.795722	0.472443
1.333708	1.791298	0.464715
1.339594	1.786708	0.456829
1.345204	1.781948	0.448785
1.350546	1.777014	0.440583
1.355629	1.771902	0.432221
1.360463	1.766608	0.423698
1.365058	1.761128	0.415011
1.369427	1.755456	0.406159
1.373582	1.749590	0.397137
1.377536	1.743526	0.387944
1.381303	1.737261	0.378579
1.384897	1.730793	0.369039
1.388332	1.724120	0.359325
1.391623	1.717243	0.349437
1.394785	1.710161	0.339378
1.397830	1.702878	0.329152
1.400775	1.695397	0.318765
1.403630	1.687724	0.308225
1.406409	1.679865	0.297539
1.409124	1.671829	0.286717
1.411784	1.663628	0.275772
1.414400	1.655274	0.264718
1.416979	1.646783	0.253569
1.419530	1.638170	0.242342
1.422058	1.629456	0.231058
1.424568	1.620659	0.219736
1.427064	1.611802	0.208398
1.429550	1.602910	0.197067
1.432027	1.594006	0.185769
1.434496	1.585119	0.174529
1.436958	1.576274	0.163372
1.439411	1.567501	0.152326
1.441856	1.558829	0.141419
1.444290	1.550288	0.130677
1.446712	1.541906	0.120127
1.449119	1.533714	0.109797
1.451509	1.525741	0.099712
1.453880	1.518016	0.089898
1.456230	1.510567	0.080378
1.458556	1.503420	0.071176
1.460857	1.496603	0.062313
1.463131	1.490137	0.053812
1.465378	1.484044	0.045693
1.467598	1.478342	0.037982
1.469791	1.473046	0.030702
1.471958	1.468166	0.023874
1.474102	1.463714	0.017516
1.476226	1.459694	0.011642
1.478333	1.456108	0.006261
1.480429	1.452955	0.001380
1.482520	1.450228	-0.003002
1.484613	1.447914	-0.006886
1.486717	1.445995	-0.010280
1.488843	1.444444	-0.013195
1.491001	1.443228	-0.015647
1.493207	1.442305	-0.017658
1.495474	1.441624	-0.019263
1.497820	1.441132	-0.020511
1.500258	1.440779	-0.021480
1.502801	1.440517	-0.022233
1.505455	1.440330	-0.022878
1.508227	1.440151	-0.023267
1.511098	1.440194	-0.024290
1.514162	1.439371	-0.022039
1.517122	1.441627	-0.031965
1.520621	1.439349	-0.025879
1.523847	1.441610	-0.036779
1.527569	1.439448	-0.031645
1.531006	1.441670	-0.042539
1.534897	1.439645	-0.037726
1.538499	1.441884	-0.048293
1.542522	1.440027	-0.043496
1.546259	1.442326	-0.053599
1.550392	1.440655	-0.048678
1.554244	1.443028	-0.058257
1.558471	1.441545	-0.053163
1.562426	1.443987	-0.062202
1.566735	1.442683	-0.056942
1.570784	1.445177	-0.065456
1.575168	1.444036	-0.060071
1.579302	1.446556	-0.068102
1.583752	1.445554	-0.062657
1.587964	1.448077	-0.070271
1.592471	1.447188	-0.064842
1.596751	1.449687	-0.072125
1.601305	1.448886	-0.066797
1.605641	1.451341	-0.073844
1.610231	1.450600	-0.068699
1.614608	1.452994	-0.075607
1.619221	1.452291	-0.070723
1.623624	1.454608	-0.077579
1.628243	1.453924	-0.073022
1.632654	1.456151	-0.079895
1.637261	1.455467	-0.075718
1.641661	1.457591	-0.082654
1.646238	1.456893	-0.078894
1.650607	1.458901	-0.085914
1.655134	1.458177	-0.082595
1.659451	1.460053	-0.089690
1.663908	1.459293	-0.086821
1.668154	1.461024	-0.093963
1.672519	1.460220	-0.091537
1.676673	1.461789	-0.098673
1.680927	1.460937	-0.096675
1.684970	1.462330	-0.103734
1.689092	1.461429	-0.102139
1.693004	1.462633	-0.109030
1.696976	1.461688	-0.107803
1.700740	1.462691	-0.114419
1.704542	1.461712	-0.113526
1.708139	1.462507	-0.119741
1.711752	1.461512	-0.119145
1.715166	1.462093	-0.124813
1.718573	1.461112	-0.124481
1.721786	1.461475	-0.129420
1.724968	1.460551	-0.129334
1.727965	1.460683	-0.133256
1.730899	1.459895	-0.133449
1.733664	1.459831	-0.136243
1.736333	1.459270	-0.136829
1.738857	1.459100	-0.138748
1.741276	1.458690	-0.139566
1.743572	1.458474	-0.141070
1.745766	1.458128	-0.142037
1.747851	1.457868	-0.143361
1.749838	1.457539	-0.144455
1.751726	1.457235	-0.145712
1.753521	1.456896	-0.146901
1.755223	1.456552	-0.148156
1.756838	1.456188	-0.149410
1.758367	1.455809	-0.150693
1.759813	1.455414	-0.151991
1.761181	1.455004	-0.153308
1.762472	1.454579	-0.154639
1.763691	1.454141	-0.155984
1.764841	1.453690	-0.157340
1.765925	1.453228	-0.158703
1.766946	1.452756	-0.160073
1.767909	1.452277	-0.161445
1.768816	1.451792	-0.162818
1.769672	1.451304	-0.164188
1.770480	1.450813	-0.165552
1.771242	1.450324	-0.166907
1.771963	1.449838	-0.168250
1.772646	1.449358	-0.169578
1.773294	1.448886	-0.170888
1.773911	1.448425	-0.172175
1.774498	1.447977	-0.173437
1.775059	1.447546	-0.174670
1.775597	1.447132	-0.175870
1.776115	1.446738	-0.177034
1.776614	1.446366	-0.178158
1.777098	1.446018	-0.179239
1.777569	1.445695	-0.180273
1.778028	1.445398	-0.181257
1.778479	1.445127	-0.182189
1.778923	1.444884	-0.183066
1.779363	1.444667	-0.183886
1.779799	1.444477	-0.184648
1.780234	1.444313	-0.185351
1.780670	1.444175	-0.185996
1.781108	1.444060	-0.186584
1.781550	1.443968	-0.187115
1.781996	1.443897	-0.187593
1.782448	1.443847	-0.188019
1.782908	1.443815	-0.188397
1.783375	1.443800	-0.188730
1.783851	1.443801	-0.189020
1.784336	1.443817	-0.189273
1.784828	1.443853	-0.189506
1.785329	1.443908	-0.189707
1.785837	1.443984	-0.189888
1.786352	1.444080	-0.190042
1.786873	1.444198	-0.190176
1.787400	1.444336	-0.190287
1.787931	1.444496	-0.190380
1.788467	1.444677	-0.190455
1.789006	1.444878	-0.190513
1.789547	1.445100	-0.190555
1.790090	1.445341	-0.190584
1.790633	1.445601	-0.190598
1.791175	1.445879	-0.190600
1.791716	1.446174	-0.190591
1.792254	1.446486	-0.190569
1.792788	1.446812	-0.190536
1.793317	1.447152	-0.190492
1.793840	1.447505	-0.190438
1.794355	1.447868	-0.190374
1.794863	1.448242	-0.190301
1.795360	1.448623	-0.190220
1.795847	1.449011	-0.190133
1.796322	1.449405	-0.190039
1.796785	1.449802	-0.189940
1.797233	1.450201	-0.189837
1.797667	1.450600	-0.189731
1.798086	1.450998	-0.189623
1.798488	1.451393	-0.189515
1.798872	1.451783	-0.189406
1.799239	1.452167	-0.189299
1.799587	1.452544	-0.189194
1.799916	1.452911	-0.189093
1.800226	1.453267	-0.188995
1.800516	1.453612	-0.188903
1.800785	1.453943	-0.188818
1.801034	1.454259	-0.188739
1.801262	1.454560	-0.188668
1.801470	1.454844	-0.188606
1.801657	1.455110	-0.188552
1.801823	1.455358	-0.188509
1.801970	1.455587	-0.188475
1.802096	1.455797	-0.188452
1.802203	1.455987	-0.188441
1.802291	1.456156	-0.188440
1.802360	1.456306	-0.188451
1.802411	1.456435	-0.188475
1.802445	1.456545	-0.188514
1.802462	1.456635	-0.188568
1.802463	1.456707	-0.188638
1.802449	1.456760	-0.188723
1.802421	1.456795	-0.188826
1.802379	1.456813	-0.188945
1.802323	1.456815	-0.189081
1.802255	1.456802	-0.189233
1.802174	1.456777	-0.189404
1.802081	1.456740	-0.189592
1.801977	1.456692	-0.189796
1.801862	1.456636	-0.190013
1.801736	1.456570	-0.190242
1.801601	1.456496	-0.190481
1.801456	1.456416	-0.190728
1.801303	1.456328	-0.190983
1.801143	1.456236	-0.191243
1.800975	1.456139	-0.191508
1.800801	1.456038	-0.191775
1.800622	1.455934	-0.192044
1.800437	1.455828	-0.192313
1.800249	1.455721	-0.192581
1.800058	1.455613	-0.192846
1.799864	1.455506	-0.193108
1.799669	1.455401	-0.193365
1.799472	1.455297	-0.193616
1.799276	1.455196	-0.193860
1.799081	1.455098	-0.194096
1.798886	1.455004	-0.194323
1.798694	1.454915	-0.194541
1.798505	1.454831	-0.194748
1.798320	1.454752	-0.194944
1.798139	1.454680	-0.195128
1.797963	1.454613	-0.195299
1.797793	1.454554	-0.195458
1.797629	1.454501	-0.195604
1.797471	1.454455	-0.195737
1.797321	1.454416	-0.195856
1.797179	1.454384	-0.195962
1.797045	1.454359	-0.196055
1.796919	1.454341	-0.196134
1.796802	1.454330	-0.196200
1.796695	1.454326	-0.196254
1.796596	1.454329	-0.196295
1.796507	1.454338	-0.196324
1.796427	1.454355	-0.196345
1.796356	1.454379	-0.196358
1.796294	1.454411	-0.196363
1.796241	1.454451	-0.196361
1.796197	1.454499	-0.196352
1.796161	1.454554	-0.196335
1.796133	1.454617	-0.196311
1.796114	1.454687	-0.196279
1.796102	1.454763	-0.196240
1.796097	1.454845	-0.196193
1.796099	1.454933	-0.196140
1.796108	1.455027	-0.196080
1.796123	1.455125	-0.196014
1.796145	1.455227	-0.195943
1.796173	1.455332	-0.195867
1.796207	1.455440	-0.195786
1.796247	1.455549	-0.195703
1.796293	1.455659	-0.195617
1.796344	1.455768	-0.195530
1.796401	1.455878	-0.195441
1.796462	1.455986	-0.195352
1.796528	1.456091	-0.195263
1.796598	1.456195	-0.195175
1.796672	1.456294	-0.195089
1.796750	1.456390	-0.195005
1.796831	1.456482	-0.194925
1.796915	1.456569	-0.194847
1.797001	1.456650	-0.194774
1.797090	1.456725	-0.194704
1.797181	1.456795	-0.194640
1.797273	1.456858	-0.194581
1.797366	1.456914	-0.194527
1.797460	1.456963	-0.194479
1.797554	1.457005	-0.194437
1.797649	1.457040	-0.194401
1.797743	1.457067	-0.194371
1.797836	1.457088	-0.194347
1.797928	1.457101	-0.194329
1.798019	1.457106	-0.194317
1.798108	1.457105	-0.194312
1.798195	1.457097	-0.194312
1.798280	1.457082	-0.194319
1.798362	1.457061	-0.194332
1.798442	1.457034	-0.194352
1.798518	1.457001	-0.194379
1.798592	1.456964	-0.194411
1.798662	1.456921	-0.194449
1.798728	1.456874	-0.194493
1.798791	1.456823	-0.194541
1.798850	1.456768	-0.194594
1.798905	1.456709	-0.194651
1.798956	1.456648	-0.194712
1.799003	1.456583	-0.194776
1.799046	1.456517	-0.194843
1.799085	1.456448	-0.194912
1.799120	1.456378	-0.194983
1.799151	1.456308	-0.195055
1.799178	1.456236	-0.195128
1.799201	1.456165	-0.195201
1.799220	1.456094	-0.195274
1.799235	1.456024	-0.195346
1.799246	1.455955	-0.195417
1.799254	1.455888	-0.195487
1.799257	1.455822	-0.195555
1.799258	1.455760	-0.195620
1.799255	1.455700	-0.195683
1.799249	1.455643	-0.195742
1.799240	1.455589	-0.195798
1.799227	1.455539	-0.195850
1.799213	1.455493	-0.195898
1.799195	1.455450	-0.195942
1.799175	1.455412	-0.195981
1.799153	1.455379	-0.196015
1.799129	1.455349	-0.196045
1.799104	1.455324	-0.196069
1.799076	1.455303	-0.196088
1.799047	1.455287	-0.196101
1.799017	1.455275	-0.196110
1.798986	1.455268	-0.196113
1.798955	1.455264	-0.196110
1.798922	1.455265	-0.196103
1.798889	1.455270	-0.196090
1.798856	1.455278	-0.196072
1.798822	1.455290	-0.196050
1.798789	1.455307	-0.196024
1.798755	1.455326	-0.195994
1.798722	1.455350	-0.195960
1.798690	1.455376	-0.195923
1.798657	1.455406	-0.195883
1.798626	1.455439	-0.195841
1.798595	1.455474	-0.195796
1.798565	1.455511	-0.195749
1.798536	1.455551	-0.195700
1.798508	1.455593	-0.195650
1.798481	1.455636	-0.195599
1.798455	1.455680	-0.195547
1.798430	1.455725	-0.195495
1.798407	1.455770	-0.195442
1.798385	1.455816	-0.195390
1.798365	1.455862	-0.195338
1.798346	1.455908	-0.195286
1.798328	1.455952	-0.195236
1.798313	1.455996	-0.195187
1.798298	1.456039	-0.195139
1.798285	1.456080	-0.195094
1.798274	1.456119	-0.195050
1.798265	1.456157	-0.195008
1.798257	1.456192	-0.194969
1.798250	1.456225	-0.194932
1.798245	1.456255	-0.194899
1.798242	1.456282	-0.194868
1.798240	1.456306	-0.194839
1.798239	1.456328	-0.194814
1.798240	1.456346	-0.194792
1.798243	1.456361	-0.194773
1.798246	1.456373	-0.194758
1.798251	1.456381	-0.194745
1.798258	1.456386	-0.194736
1.798265	1.456388	-0.194730
1.798274	1.456386	-0.194726
1.798283	1.456381	-0.194726
1.798294	1.456373	-0.194729
1.798306	1.456362	-0.194735
1.798318	1.456348	-0.194743
1.798331	1.456332	-0.194755
1.798346	1.456313	-0.194770
1.798360	1.456291	-0.194787
1.798375	1.456268	-0.194806
1.798391	1.456242	-0.194828
1.798408	1.456215	-0.194852
1.798424	1.456186	-0.194878
1.798441	1.456156	-0.194905
1.798458	1.456125	-0.194934
1.798476	1.456093	-0.194965
1.798493	1.456060	-0.194996
1.798510	1.456027	-0.195028
1.798528	1.455993	-0.195061
1.798545	1.455960	-0.195094
1.798562	1.455927	-0.195127
1.798579	1.455895	-0.195160
1.798596	1.455863	-0.195192
1.798612	1.455833	-0.195224
1.798628	1.455803	-0.195255
1.798643	1.455775	-0.195285
1.798658	1.455748	-0.195314
1.798672	1.455723	-0.195341
1.798686	1.455699	-0.195367
1.798699	1.455678	-0.195391
1.798711	1.455658	-0.195413
1.798723	1.455641	-0.195433
1.798734	1.455626	-0.195450
1.798744	1.455613	-0.195466
1.798754	1.455602	-0.195479
1.798763	1.455593	-0.195490
1.798771	1.455587	-0.195499
1.798778	1.455583	-0.195504
1.798784	1.455582	-0.195508
1.798790	1.455582	-0.195509
1.798794	1.455585	-0.195508
1.798798	1.455590	-0.195504
1.798801	1.455597	-0.195498
1.798803	1.455606	-0.195490
1.798805	1.455617	-0.195480
1.798805	1.455630	-0.195468
1.798805	1.455645	-0.195454
1.798804	1.455661	-0.195439
1.798802	1.455679	-0.195422
1.798799	1.455698	-0.195404
1.798796	1.455718	-0.195385
1.798792	1.455739	-0.195365
1.798787	1.455761	-0.195344
1.798781	1.455784	-0.195323
1.798775	1.455807	-0.195301
1.798768	1.455831	-0.195278
1.798761	1.455855	-0.195256
1.798753	1.455879	-0.195233
1.798745	1.455902	-0.195211
1.798736	1.455926	-0.195189
1.798727	1.455948	-0.195168
1.798718	1.455971	-0.195147
1.798708	1.455992	-0.195127
1.798698	1.456012	-0.195107
1.798687	1.456032	-0.195089
1.798677	1.456050	-0.195072
1.798666	1.456067	-0.195056
1.798655	1.456082	-0.195041
1.798644	1.456096	-0.195027
1.798633	1.456109	-0.195015
1.798622	1.456119	-0.195004
1.798611	1.456128	-0.194995
1.798600	1.456135	-0.194987
1.798589	1.456141	-0.194981
1.798579	1.456145	-0.194976
1.798569	1.456147	-0.194973
1.798558	1.456147	-0.194971
1.798549	1.456145	-0.194971
1.798539	1.456142	-0.194972
1.798530	1.456136	-0.194975
1.798521	1.456130	-0.194979
1.798513	1.456122	-0.194984
1.798505	1.456112	-0.194990
1.798498	1.456101	-0.194998
1.798491	1.456088	-0.195007
1.798485	1.456075	-0.195017
1.798479	1.456061	-0.195028
1.798474	1.456045	-0.195040
1.798469	1.456029	-0.195053
1.798465	1.456012	-0.195066
1.798461	1.455995	-0.195080
1.798458	1.455977	-0.195095
1.798456	1.455959	-0.195109
1.798454	1.455941	-0.195124
1.798453	1.455923	-0.195140
1.798452	1.455905	-0.195155
1.798452	1.455887	-0.195170
1.798453	1.455870	-0.195185
1.798454	1.455853	-0.195200
1.798456	1.455837	-0.195214
1.798458	1.455821	-0.195228
1.798461	1.455807	-0.195241
1.798464	1.455793	-0.195253
1.798468	1.455780	-0.195265
1.798472	1.455769	-0.195275
1.798477	1.455758	-0.195285
1.798482	1.455749	-0.195294
1.798488	1.455741	-0.195301
1.798494	1.455734	-0.195308
1.798501	1.455728	-0.195313
1.798507	1.455724	-0.195317
1.798514	1.455721	-0.195320
1.798522	1.455720	-0.195322
1.798529	1.455719	-0.195322
1.798537	1.455720	-0.195321
1.798545	1.455723	-0.195319
1.798553	1.455726	-0.195315
1.798561	1.455730	-0.195311
1.798570	1.455736	-0.195305
1.798578	1.455743	-0.195298
1.798586	1.455750	-0.195290
1.798595	1.455759	-0.195281
1.798603	1.455768	-0.195271
1.798611	1.455779	-0.195261
1.798619	1.455789	-0.195249
1.798627	1.455801	-0.195237
1.798635	1.455813	-0.195225
1.798642	1.455825	-0.195212
1.798649	1.455837	-0.195198
1.798656	1.455850	-0.195185
1.798663	1.455863	-0.195171
1.798669	1.455875	-0.195156
1.798675	1.455888	-0.195142
1.798681	1.455900	-0.195128
1.798686	1.455912	-0.195114
1.798691	1.455923	-0.195099
1.798695	1.455934	-0.195086
1.798699	1.455944	-0.195072
1.798703	1.455954	-0.195059
1.798706	1.455963	-0.195046
1.798709	1.455970	-0.195034
1.798711	1.455978	-0.195022
1.798713	1.455984	-0.195011
1.798714	1.455989	-0.195000
1.798715	1.455993	-0.194991
1.798715	1.455996	-0.194981
1.798715	1.455998	-0.194973
1.798714	1.455999	-0.194965
1.798713	1.455999	-0.194958
1.798712	1.455997	-0.194952
1.798710	1.455995	-0.194946
1.798707	1.455992	-0.194942
1.798704	1.455988	-0.194938
1.798701	1.455982	-0.194935
1.798698	1.455976	-0.194933
1.798694	1.455970	-0.194932
1.798690	1.455962	-0.194931
1.798685	1.455954	-0.194932
1.798680	1.455945	-0.194933
1.798675	1.455935	-0.194934
1.798669	1.455925	-0.194937
1.798664	1.455915	-0.194940
1.798658	1.455904	-0.194944
1.798652	1.455893	-0.194948
1.798645	1.455882	-0.194952
1.798639	1.455871	-0.194957
1.798633	1.455859	-0.194962
1.798626	1.455848	-0.194968
1.798619	1.455837	-0.194973
1.798613	1.455826	-0.194979
1.798606	1.455815	-0.194984
1.798600	1.455805	-0.194990
1.798593	1.455795	-0.194995
1.798587	1.455785	-0.195000
1.798580	1.455776	-0.195004
1.798574	1.455767	-0.195009
1.798568	1.455759	-0.195012
1.798563	1.455751	-0.195016
1.798557	1.455744	-0.195019
1.798552	1.455738	-0.195021
1.798547	1.455732	-0.195022
1.798542	1.455727	-0.195023
1.798537	1.455723	-0.195024
1.798533	1.455719	-0.195023
1.798529	1.455716	-0.195022
1.798526	1.455714	-0.195020
1.798523	1.455712	-0.195018
1.798520	1.455711	-0.195015
1.798517	1.455711	-0.195011
1.798515	1.455711	-0.195006
1.798514	1.455712	-0.195000
1.798512	1.455713	-0.194994
1.798511	1.455715	-0.194987
1.798511	1.455718	-0.194980
1.798511	1.455721	-0.194972
1.798511	1.455725	-0.194964
1.798511	1.455729	-0.194955
1.798512	1.455733	-0.194946
1.798513	1.455738	-0.194937
1.798515	1.455743	-0.194928
1.798517	1.455748	-0.194918
1.798519	1.455754	-0.194908
1.798521	1.455759	-0.194898
1.798524	1.455765	-0.194888
1.798527	1.455771	-0.194878
1.798530	1.455777	-0.194868
1.798534	1.455783	-0.194858
1.798537	1.455789	-0.194849
1.798541	1.455794	-0.194839
1.798545	1.455800	-0.194830
1.798549	1.455805	-0.194821
1.798553	1.455810	-0.194812
1.798558	1.455815	-0.194804
1.798562	1.455819	-0.194796
1.798567	1.455823	-0.194788
1.798571	1.455826	-0.194781
1.798576	1.455829	-0.194774
1.798580	1.455832	-0.194767
1.798585	1.455834	-0.194761
1.798589	1.455836	-0.194756
1.798593	1.455837	-0.194751
1.798598	1.455837	-0.194746
1.798602	1.455837	-0.194742
1.798606	1.455837	-0.194738
1.798610	1.455836	-0.194735
1.798614	1.455834	-0.194733
1.798617	1.455832	-0.194731
1.798621	1.455830	-0.194729
1.798624	1.455827	-0.194728
1.798627	1.455824	-0.194727
1.798630	1.455820	-0.194727
1.798632	1.455816	-0.194727
1.798635	1.455811	-0.194728
1.798637	1.455807	-0.194729
1.798639	1.455802	-0.194730
1.798640	1.455796	-0.194732
1.798641	1.455791	-0.194734
1.798642	1.455785	-0.194736
1.798643	1.455780	-0.194739
1.798644	1.455774	-0.194742
1.798644	1.455768	-0.194744
1.798644	1.455762	-0.194747
1.798643	1.455756	-0.194750
1.798643	1.455751	-0.194754
1.798642	1.455745	-0.194757
1.798641	1.455739	-0.194760
1.798639	1.455734	-0.194762
1.798638	1.455729	-0.194765
1.798636	1.455724	-0.194768
1.798634	1.455719	-0.194770
1.798632	1.455714	-0.194772
1.798629	1.455710	-0.194774
1.798627	1.455706	-0.194776
1.798624	1.455702	-0.194777
1.798621	1.455698	-0.194778
1.798619	1.455695	-0.194779
1.798615	1.455692	-0.194779
1.798612	1.455690	-0.194779
1.798609	1.455688	-0.194778
1.798606	1.455686	-0.194777
1.798603	1.455685	-0.194776
1.798599	1.455684	-0.194774
1.798596	1.455683	-0.194772
1.798592	1.455682	-0.194770
1.798589	1.455682	-0.194767
1.798586	1.455682	-0.194763
1.798582	1.455683	-0.194759
1.798579	1.455683	-0.194755
1.798576	1.455684	-0.194751
1.798573	1.455685	-0.194746
1.798570	1.455687	-0.194741
1.798567	1.455688	-0.194735
1.798564	1.455690	-0.194729
1.798562	1.455692	-0.194724
1.798559	1.455694	-0.194718
1.798557	1.455696	-0.194711
1.798554	1.455699	-0.194705
1.798552	1.455701	-0.194699
1.798550	1.455703	-0.194692
1.798548	1.455706	-0.194685
1.798547	1.455708	-0.194679
1.798545	1.455711	-0.194672
1.798544	1.455713	-0.194665
1.798543	1.455715	-0.194659
1.798542	1.455717	-0.194652
1.798541	1.455719	-0.194646
1.798540	1.455721	-0.194639
1.798540	1.455723	-0.194633
1.798539	1.455724	-0.194627
1.798539	1.455726	-0.194621
1.798539	1.455727	-0.194615
1.798539	1.455728	-0.194609
1.798540	1.455728	-0.194604
1.798540	1.455729	-0.194598
1.798541	1.455729	-0.194593
1.798541	1.455729	-0.194588
1.798542	1.455728	-0.194584
1.798543	1.455727	-0.194579
1.798544	1.455726	-0.194575
1.798545	1.455725	-0.194571
1.798547	1.455724	-0.194567
1.798548	1.455722	-0.194564
1.798549	1.455720	-0.194560
1.798551	1.455718	-0.194557
1.798553	1.455716	-0.194555
1.798554	1.455713	-0.194552
1.798556	1.455710	-0.194550
1.798558	1.455708	-0.194548
1.798559	1.455705	-0.194546
1.798561	1.455701	-0.194545
1.798563	1.455698	-0.194543
1.798565	1.455695	-0.194542
1.798566	1.455691	-0.194541
1.798568	1.455688	-0.194540
1.798570	1.455684	-0.194539
1.798572	1.455681	-0.194538
1.798573	1.455677	-0.194538
1.798575	1.455673	-0.194537
1.798577	1.455670	-0.194537
1.798578	1.455666	-0.194536
1.798580	1.455663	-0.194536
1.798581	1.455660	-0.194535
1.798582	1.455656	-0.194534
1.798583	1.455653	-0.194534
1.798585	1.455650	-0.194533
1.798586	1.455647	-0.194532
1.798587	1.455644	-0.194531
1.798588	1.455642	-0.194530
1.798588	1.455639	-0.194529
1.798589	1.455637	-0.194528
1.798590	1.455635	-0.194526
1.798590	1.455632	-0.194525
1.798591	1.455631	-0.194523
1.798591	1.455629	-0.194521
1.798591	1.455627	-0.194519
1.798591	1.455626	-0.194517
1.798591	1.455625	-0.194515
1.798591	1.455624	-0.194512
1.798591	1.455623	-0.194509
1.798591	1.455622	-0.194506
1.798590	1.455622	-0.194503
1.798590	1.455621	-0.194500
1.798589	1.455621	-0.194496
1.798589	1.455621	-0.194493
1.798588	1.455621	-0.194489
1.798587	1.455621	-0.194485
1.798586	1.455621	-0.194481
1.798586	1.455621	-0.194477
1.798585	1.455622	-0.194472
1.798584	1.455622	-0.194468
1.798582	1.455623	-0.194464
1.798581	1.455623	-0.194459
1.798580	1.455624	-0.194455
1.798579	1.455624	-0.194450
1.798578	1.455625	-0.194446
1.798576	1.455625	-0.194441
1.798575	1.455626	-0.194436
1.798574	1.455626	-0.194432
1.798572	1.455627	-0.194427
1.798571	1.455627	-0.194423
1.798570	1.455628	-0.194418
1.798568	1.455628	-0.194414
1.798567	1.455628	-0.194409
1.798565	1.455628	-0.194405
1.798564	1.455628	-0.194401
1.798563	1.455628	-0.194397
1.798561	1.455628	-0.194393
1.798560	1.455627	-0.194389
1.798559	1.455627	-0.194385
1.798558	1.455627	-0.194381
1.798556	1.455626	-0.194377
1.798555	1.455625	-0.194374
1.798554	1.455624	-0.194370
1.798553	1.455623	-0.194367
1.798552	1.455622	-0.194363
1.798551	1.455621	-0.194360
1.798550	1.455619	-0.194357
1.798549	1.455618	-0.194354
1.798548	1.455616	-0.194352
1.798547	1.455615	-0.194349
1.798546	1.455613	-0.194346
1.798546	1.455611	-0.194344
1.798545	1.455609	-0.194341
1.798544	1.455607	-0.194339
1.798544	1.455605	-0.194337
1.798543	1.455603	-0.194335
1.798543	1.455601	-0.194332
1.798543	1.455599	-0.194330
1.798542	1.455597	-0.194328
1.798542	1.455595	-0.194326
1.798542	1.455592	-0.194324
1.798542	1.455590	-0.194322
1.798542	1.455588	-0.194320
1.798542	1.455586	-0.194318
1.798542	1.455584	-0.194316
1.798542	1.455582	-0.194314
1.798542	1.455579	-0.194312
1.798542	1.455577	-0.194310
1.798542	1.455575	-0.194308
1.798542	1.455573	-0.194306
1.798543	1.455572	-0.194304
1.798543	1.455570	-0.194302
1.798543	1.455568	-0.194299
1.798544	1.455566	-0.194297
1.798544	1.455565	-0.194294
1.798544	1.455563	-0.194292
1.798545	1.455561	-0.194289
1.798545	1.455560	-0.194287
1.798546	1.455559	-0.194284
1.798547	1.455557	-0.194281
1.798547	1.455556	-0.194278
1.798548	1.455555	-0.194275
1.798548	1.455554	-0.194272
1.798549	1.455553	-0.194269
1.798549	1.455552	-0.194265
1.798550	1.455551	-0.194262
1.798551	1.455551	-0.194259
1.798551	1.455550	-0.194255
1.798552	1.455549	-0.194251
1.798552	1.455548	-0.194248
1.798553	1.455548	-0.194244
1.798553	1.455547	-0.194240
1.798554	1.455547	-0.194237
1.798554	1.455546	-0.194233
1.798555	1.455546	-0.194229
1.798555	1.455545	-0.194225
1.798556	1.455545	-0.194221
1.798556	1.455545	-0.194217
1.798556	1.455544	-0.194213
1.798557	1.455544	-0.194209
1.798557	1.455543	-0.194206
1.798557	1.455543	-0.194202
1.798557	1.455542	-0.194198
1.798557	1.455542	-0.194194
1.798557	1.455541	-0.194190
1.798557	1.455541	-0.194186
1.798558	1.455540	-0.194183
1.798557	1.455540	-0.194179
1.798557	1.455539	-0.194175
1.798557	1.455538	-0.194172
1.798557	1.455537	-0.194168
1.798557	1.455537	-0.194164
1.798557	1.455536	-0.194161
1.798556	1.455535	-0.194158
1.798556	1.455534	-0.194154
1.798556	1.455533	-0.194151
1.798555	1.455532	-0.194148
1.798555	1.455531	-0.194145
1.798554	1.455530	-0.194142
1.798554	1.455529	-0.194139
1.798553	1.455527	-0.194136
1.798553	1.455526	-0.194133
1.798552	1.455525	-0.194130
1.798551	1.455523	-0.194127
1.798551	1.455522	-0.194124
1.798550	1.455521	-0.194122
1.798549	1.455519	-0.194119
1.798548	1.455518	-0.194116
1.798548	1.455516	-0.194114
1.798547	1.455515	-0.194111
1.798546	1.455513	-0.194109
1.798545	1.455511	-0.194106
1.798545	1.455510	-0.194104
1.798544	1.455508	-0.194101
1.798543	1.455507	-0.194099
1.798542	1.455505	-0.194096
1.798541	1.455503	-0.194094
1.798540	1.455502	-0.194092
1.798540	1.455500	-0.194089
1.798539	1.455499	-0.194087
1.798538	1.455497	-0.194084
1.798537	1.455496	-0.194082
1.798537	1.455494	-0.194079
1.798536	1.455493	-0.194077
1.798535	1.455491	-0.194074
1.798534	1.455490	-0.194072
1.798534	1.455488	-0.194069
1.798533	1.455487	-0.194066
1.798533	1.455486	-0.194064
1.798532	1.455484	-0.194061
1.798531	1.455483	-0.194058
1.798531	1.455482	-0.194055
1.798530	1.455481	-0.194052
1.798530	1.455479	-0.194049
1.798529	1.455478	-0.194046
1.798529	1.455477	-0.194043
1.798529	1.455476	-0.194040
1.798528	1.455475	-0.194037
1.798528	1.455474	-0.194034
1.798528	1.455473	-0.194031
1.798528	1.455472	-0.194027
1.798527	1.455471	-0.194024
1.798527	1.455470	-0.194021
1.798527	1.455470	-0.194017
1.798527	1.455469	-0.194014
1.798527	1.455468	-0.194011
