## Supplementary material for "Visualising joint force-velocity properties in musculoskeletal models": Code&Data: A03_FB_P04_f1_ctrqOutput.csv

-21.576120	-8.058467	-1.284367
-12.414849	-3.053093	-0.361018
-18.212005	-7.369795	-1.234587
-14.460573	-4.133027	-0.584300
-17.955239	-6.725696	-1.091458
-15.887091	-4.888849	-0.719819
-17.923319	-6.356502	-1.009315
-16.834182	-5.334211	-0.797637
-17.984502	-6.136613	-0.960121
-17.397900	-5.545535	-0.833278
-18.027406	-5.969598	-0.921493
-17.665262	-5.596224	-0.841532
-17.964012	-5.787645	-0.882060
-17.688224	-5.524569	-0.826740
-17.760537	-5.570741	-0.837962
-17.492046	-5.355978	-0.794355
-17.399221	-5.308953	-0.787277
-17.093725	-5.110314	-0.748727
-16.868480	-5.001784	-0.730229
-16.503633	-4.801834	-0.693053
-16.166542	-4.651128	-0.667337
-15.729670	-4.443484	-0.630347
-15.292941	-4.263481	-0.600254
-14.778698	-4.046348	-0.563163
-14.249726	-3.845462	-0.530564
-13.656780	-3.619697	-0.493613
-13.041241	-3.404224	-0.459887
-12.370674	-3.171832	-0.423515
-11.676553	-2.941561	-0.388977
-10.939288	-2.710277	-0.354109
-10.155523	-2.480753	-0.321704
-9.338396	-2.239763	-0.287182
-8.501139	-2.006591	-0.255170
-7.616675	-1.770618	-0.223847
-6.711210	-1.528436	-0.191824
-5.776771	-1.304588	-0.164223
-4.805772	-1.055572	-0.131689
-3.834265	-0.836410	-0.106932
-2.807490	-0.589927	-0.076443
-1.799625	-0.369329	-0.051799
-0.748348	-0.131775	-0.022901
0.300741	0.082759	-0.001057
1.378221	0.329111	0.028922
2.382856	0.582503	0.061372
3.412225	0.784678	0.081136
4.490781	1.070138	0.119430
5.454847	1.254779	0.138055
6.544544	1.541762	0.176642
7.500952	1.705201	0.190738
8.610671	1.990442	0.229695
9.529674	2.172470	0.248358
10.578917	2.423831	0.282499
11.511126	2.610206	0.302226
12.490287	2.884862	0.344197
13.335903	3.008670	0.352793
14.357920	3.315400	0.401796
15.099815	3.392660	0.401523
16.108260	3.752046	0.466454
16.701789	3.711117	0.441254
17.822974	4.166457	0.527965
18.169967	4.037101	0.488303
19.329046	4.543812	0.589091
19.492196	4.361895	0.538924
20.648797	4.852334	0.638850
20.717925	4.649173	0.588129
21.792754	5.165772	0.697074
21.701070	4.869388	0.626612
22.814915	5.462719	0.756359
22.464416	5.017528	0.654922
23.701928	5.729627	0.813939
23.014933	5.128068	0.681601
24.378976	5.952435	0.868717
23.355010	5.172993	0.699277
24.886946	6.133390	0.919993
23.476672	5.155576	0.709558
25.207705	6.253743	0.964354
23.395085	5.048126	0.706176
25.379622	6.317812	1.004576
23.091693	4.831374	0.687548
25.403483	6.259563	1.028088
22.633612	4.446751	0.644991
25.327963	6.005617	1.025984
22.127836	3.893848	0.579868
25.219160	5.623057	0.992958
21.545076	3.158622	0.462813
25.241381	5.271985	0.960208
20.787209	2.382324	0.328101
25.290219	5.045824	0.948904
19.737690	1.541281	0.171748
25.439892	4.999230	0.973009
18.307975	0.587760	-0.015662
25.810066	5.204504	1.048987
16.380674	-0.546076	-0.248400
26.473243	5.698133	1.175813
13.944505	-1.861794	-0.519426
27.180414	6.318484	1.319367
11.308159	-3.174943	-0.788074
27.637906	6.880423	1.440752
8.822842	-4.281689	-1.010501
27.615409	7.247773	1.517113
6.742188	-5.031465	-1.157206
27.047498	7.387724	1.545240
5.121051	-5.408633	-1.225570
26.024625	7.342155	1.535662
3.883394	-5.483764	-1.229660
24.699413	7.196313	1.507541
2.879696	-5.345541	-1.187659
23.179231	7.018232	1.475306
1.969867	-5.078106	-1.116967
21.526987	6.823713	1.443094
1.104531	-4.735299	-1.028184
19.810606	6.649474	1.418404
-2.968672	-5.948332	-1.164090
13.291372	4.133171	1.063573
-5.100534	-5.690919	-0.936467
6.918430	1.790452	0.713653
-6.201544	-4.811376	-0.618125
1.574867	0.139102	0.451475
-6.882061	-3.758589	-0.343921
-2.818485	-1.165274	0.210803
-7.796995	-3.322163	-0.230403
-6.416715	-2.351281	-0.018917
-7.505138	-2.781671	-0.140914
-6.967379	-2.321112	-0.067760
-7.644848	-2.427425	-0.111595
-7.637762	-2.198140	-0.083762
-8.049459	-2.192350	-0.100236
-8.181900	-2.062115	-0.089315
-8.452572	-1.999620	-0.091474
-8.664724	-1.944053	-0.093721
-8.876848	-1.903886	-0.098128
-9.079462	-1.873921	-0.103939
-9.302717	-1.881735	-0.116316
-9.505922	-1.896404	-0.129299
-9.724717	-1.949298	-0.149180
-9.838726	-1.935495	-0.156295
-10.005407	-1.964141	-0.172048
-10.078236	-1.948522	-0.179474
-10.165396	-1.950053	-0.190258
-10.177736	-1.902453	-0.191690
-10.222268	-1.890259	-0.200210
-10.171339	-1.822291	-0.197902
-10.162908	-1.793781	-0.203474
-10.063882	-1.720212	-0.200208
-9.986857	-1.662043	-0.200038
-9.859839	-1.588316	-0.196637
-9.714679	-1.508594	-0.192167
-9.555777	-1.430191	-0.187890
-9.361023	-1.338791	-0.180785
-9.161369	-1.252755	-0.174682
-8.924954	-1.145335	-0.164245
-8.698603	-1.058153	-0.157413
-8.423370	-0.954649	-0.147030
-8.150462	-0.844197	-0.135384
-7.873987	-0.750030	-0.126292
-7.558284	-0.633780	-0.112760
-7.262284	-0.537240	-0.102651
-6.929236	-0.418855	-0.088094
-6.618668	-0.317115	-0.076210
-6.281426	-0.205210	-0.061623
-5.953275	-0.104514	-0.048937
-5.610789	0.004287	-0.034514
-5.277073	0.105207	-0.021135
-4.953770	0.196315	-0.009280
-4.621892	0.291924	0.003710
-4.303783	0.379740	0.015498
-3.983684	0.466826	0.027472
-3.672389	0.549237	0.038868
-3.365610	0.629328	0.050142
-3.067189	0.704681	0.060866
-2.776661	0.778842	0.071592
-2.498719	0.846500	0.081425
-2.226792	0.912789	0.091310
-1.969079	0.973711	0.100456
-1.720908	1.031838	0.109369
-1.486493	1.085344	0.117676
-1.264119	1.135218	0.125570
-1.055761	1.180628	0.132871
-0.861008	1.221826	0.139621
-0.680809	1.258369	0.145718
-0.515199	1.290193	0.151134
-0.364629	1.317001	0.155793
-0.228698	1.338557	0.159651
-0.108342	1.354979	0.162660
-0.003956	1.365690	0.164693
0.086055	1.370745	0.165784
0.162452	1.370534	0.165963
0.217268	1.358297	0.164266
0.280404	1.351085	0.163383
0.314387	1.328435	0.159507
0.343921	1.302226	0.155074
0.355898	1.266221	0.148768
0.359097	1.224612	0.141471
0.349802	1.175680	0.132830
0.331603	1.121175	0.123216
0.303601	1.060762	0.112565
0.268124	0.995585	0.101122
0.225342	0.925865	0.088933
0.176712	0.852373	0.076158
0.122986	0.775574	0.062891
0.065323	0.696129	0.049265
0.004631	0.614584	0.035387
-0.058086	0.531533	0.021372
-0.121590	0.447540	0.007323
-0.185051	0.363284	-0.006625
-0.247687	0.279497	-0.020340
-0.309589	0.195472	-0.034008
-0.366925	0.114118	-0.047001
-0.422860	0.033564	-0.059733
-0.473002	-0.043820	-0.071734
-0.524469	-0.122046	-0.083792
-0.568161	-0.195710	-0.094867
-0.609396	-0.268499	-0.105664
-0.638195	-0.333648	-0.114912
-0.665486	-0.397741	-0.123944
-0.680406	-0.455084	-0.131623
-0.688433	-0.507134	-0.138256
-0.687861	-0.553810	-0.143854
-0.678026	-0.594422	-0.148224
-0.660698	-0.629513	-0.151766
-0.633450	-0.658475	-0.154059
-0.596800	-0.680676	-0.155045
-0.551869	-0.696988	-0.154886
-0.497318	-0.706562	-0.153423
-0.434635	-0.710078	-0.150798
-0.362374	-0.706146	-0.146734
-0.285901	-0.699376	-0.142174
-0.195879	-0.682756	-0.135691
-0.105052	-0.663726	-0.128808
-0.003059	-0.636915	-0.120435
0.100988	-0.606808	-0.111485
0.212750	-0.570527	-0.101375
0.326457	-0.531006	-0.090706
0.445146	-0.486773	-0.079177
0.565150	-0.439634	-0.067161
0.687697	-0.389039	-0.054543
0.810394	-0.336188	-0.041572
0.933512	-0.281003	-0.028232
1.055338	-0.224370	-0.014707
1.175675	-0.166442	-0.001029
1.293193	-0.107929	0.012654
1.408863	-0.048493	0.026492
1.520131	0.011068	0.040238
1.626478	0.069629	0.053626
1.735300	0.132057	0.067637
1.832320	0.190821	0.080732
1.927068	0.250199	0.093800
2.012382	0.307087	0.106184
2.087407	0.359078	0.117625
2.163925	0.414942	0.129538
2.225666	0.465304	0.140070
2.280911	0.513693	0.150122
2.322901	0.556274	0.158799
2.356940	0.595989	0.166723
2.377283	0.629334	0.173180
2.389392	0.659828	0.178896
2.387248	0.683771	0.183086
2.374999	0.702550	0.186060
2.351391	0.716393	0.187914
2.315769	0.724386	0.188442
2.269379	0.727014	0.187776
2.211772	0.723923	0.185861
2.143803	0.715385	0.182771
2.065643	0.701359	0.178515
1.978045	0.682091	0.173161
1.881525	0.657732	0.166752
1.779038	0.631260	0.159852
1.663028	0.595211	0.150954
1.549013	0.560263	0.142322
1.423920	0.520450	0.132733
1.297068	0.480032	0.123089
1.163431	0.436563	0.112905
1.027649	0.392277	0.102650
0.887770	0.346340	0.092161
0.745765	0.299304	0.081538
0.602061	0.251459	0.070841
0.457299	0.203015	0.060104
0.312247	0.154284	0.049383
0.167484	0.105476	0.038710
0.023810	0.056908	0.027952
-0.117863	0.008937	0.017366
-0.257432	-0.037861	0.006973
-0.396953	-0.085343	-0.003624
-0.532159	-0.131292	-0.013931
-0.665847	-0.177125	-0.024277
-0.794104	-0.221058	-0.034237
-0.918808	-0.264059	-0.044016
-1.037742	-0.305112	-0.053395
-1.151638	-0.344630	-0.062449
-1.259129	-0.381998	-0.071044
-1.360441	-0.417375	-0.079207
-1.454700	-0.450374	-0.086853
-1.541886	-0.481020	-0.093984
-1.621423	-0.509060	-0.100545
-1.693197	-0.534465	-0.106528
-1.756829	-0.557066	-0.111897
-1.812200	-0.576816	-0.116642
-1.859076	-0.593605	-0.120741
-1.897379	-0.607396	-0.124188
-1.926991	-0.618121	-0.126969
-1.947901	-0.625762	-0.129085
-1.960095	-0.630290	-0.130531
-1.963633	-0.631710	-0.131312
-1.958773	-0.630284	-0.131484
-1.944661	-0.624997	-0.130847
-1.923798	-0.617684	-0.129772
-1.893296	-0.606551	-0.127905
-1.856287	-0.593156	-0.125560
-1.810800	-0.576454	-0.122533
-1.758872	-0.557389	-0.119015
-1.699580	-0.535436	-0.114906
-1.634279	-0.511198	-0.110327
-1.562662	-0.484449	-0.105238
-1.485727	-0.455611	-0.099722
-1.403523	-0.424634	-0.093774
-1.317041	-0.392071	-0.087501
-1.225581	-0.357068	-0.080742
-1.132036	-0.321503	-0.073860
-1.033900	-0.283802	-0.066551
-0.934596	-0.245673	-0.059148
-0.832279	-0.206118	-0.051457
-0.729431	-0.166328	-0.043710
-0.625043	-0.125746	-0.035797
-0.520918	-0.085235	-0.027887
-0.416565	-0.044507	-0.019923
-0.313606	-0.004533	-0.012090
-0.211202	0.035159	-0.004291
-0.110124	0.074262	0.003420
-0.011856	0.111653	0.010852
0.084618	0.147878	0.018098
0.176610	0.181217	0.024816
0.267206	0.213734	0.031415
0.352327	0.243292	0.037471
0.435192	0.271797	0.043346
0.511885	0.297083	0.048612
0.585660	0.320985	0.053630
0.653232	0.341874	0.058067
0.716892	0.360972	0.062166
0.774682	0.377459	0.065757
0.827199	0.391360	0.068837
0.874881	0.403333	0.071543
0.916436	0.412609	0.073709
0.953159	0.419959	0.075492
0.983670	0.424617	0.076733
1.009528	0.427548	0.077626
1.029427	0.428177	0.078055
1.043693	0.426339	0.077999
1.054677	0.423896	0.077815
1.060097	0.419495	0.077179
1.060044	0.412887	0.076140
1.055726	0.405018	0.074863
1.045108	0.394387	0.073054
1.031417	0.382929	0.071099
1.011829	0.369234	0.068716
0.988849	0.354414	0.066126
0.961500	0.338217	0.063275
0.929670	0.320042	0.060047
0.895781	0.301642	0.056784
0.856840	0.281206	0.053130
0.816756	0.260882	0.049505
0.771730	0.238366	0.045456
0.726937	0.216660	0.041567
0.677407	0.192987	0.037296
0.628467	0.170106	0.033178
0.575918	0.145813	0.028784
0.524061	0.122296	0.024537
0.469667	0.097857	0.020105
0.416184	0.074245	0.015827
0.361110	0.050138	0.011445
0.307254	0.026957	0.007222
0.252652	0.003655	0.002966
0.199988	-0.018256	-0.001038
0.145473	-0.041238	-0.005268
0.095209	-0.061731	-0.009035
0.043585	-0.082701	-0.012917
-0.004065	-0.101487	-0.016391
-0.051823	-0.120166	-0.019868
-0.095367	-0.136382	-0.022881
-0.138931	-0.152527	-0.025905
-0.178028	-0.166270	-0.028477
-0.216417	-0.179566	-0.030984
-0.250476	-0.190532	-0.033053
-0.283132	-0.200612	-0.034972
-0.311760	-0.208470	-0.036473
-0.338751	-0.215440	-0.037821
-0.361730	-0.220311	-0.038772
-0.382891	-0.224296	-0.039567
-0.399983	-0.226157	-0.039959
-0.415327	-0.227207	-0.040209
-0.426900	-0.226452	-0.040113
-0.436558	-0.224883	-0.039872
-0.442464	-0.221488	-0.039282
-0.446899	-0.217589	-0.038603
-0.447597	-0.211971	-0.037594
-0.447203	-0.206097	-0.036526
-0.444431	-0.199468	-0.035274
-0.438977	-0.191685	-0.033815
-0.431868	-0.183369	-0.032258
-0.422367	-0.174188	-0.030540
-0.410908	-0.164180	-0.028674
-0.398093	-0.153883	-0.026766
-0.383026	-0.142718	-0.024700
-0.367206	-0.131548	-0.022648
-0.349030	-0.119379	-0.020407
-0.330986	-0.107678	-0.018285
-0.310606	-0.095103	-0.015991
-0.290485	-0.082979	-0.013802
-0.268669	-0.070320	-0.011508
-0.246957	-0.057936	-0.009280
-0.224504	-0.045505	-0.007045
-0.202160	-0.033477	-0.004894
-0.179289	-0.021460	-0.002747
-0.156974	-0.010068	-0.000725
-0.134152	0.001371	0.001306
-0.112382	0.011977	0.003174
-0.089948	0.022757	0.005074
-0.069466	0.032194	0.006715
-0.048240	0.041797	0.008395
-0.029173	0.050045	0.009812
-0.009743	0.058257	0.011232
0.007584	0.065177	0.012403
0.024859	0.071855	0.013538
0.040121	0.077296	0.014436
0.055088	0.082410	0.015283
0.068080	0.086345	0.015906
0.080578	0.089878	0.016462
0.091181	0.092305	0.016811
0.101150	0.094290	0.017085
0.109204	0.095153	0.017148
0.117000	0.095894	0.017200
0.122221	0.095130	0.016965
0.127883	0.094627	0.016795
0.130891	0.092741	0.016360
0.133930	0.090791	0.015926
0.135046	0.087870	0.015309
0.135726	0.084669	0.014649
0.135316	0.081020	0.013908
0.133771	0.076759	0.013062
0.132049	0.072532	0.012223
0.128944	0.067662	0.011265
0.125646	0.062764	0.010317
0.121179	0.057346	0.009276
0.116661	0.052014	0.008268
0.110950	0.046122	0.007159
0.105636	0.040591	0.006129
0.099044	0.034500	0.004999
0.093108	0.028895	0.003971
0.086029	0.022847	0.002863
0.079566	0.017207	0.001844
0.072490	0.011442	0.000803
0.065865	0.006069	-0.000155
0.058735	0.000554	-0.001137
0.052491	-0.004282	-0.001985
0.045285	-0.009531	-0.002903
0.039561	-0.013823	-0.003637
0.032947	-0.018406	-0.004425
0.027803	-0.022048	-0.005029
0.021932	-0.025905	-0.005676
0.017572	-0.028795	-0.006135
0.012574	-0.031856	-0.006629
0.009125	-0.033932	-0.006934
0.005179	-0.036079	-0.007257
0.002465	-0.037485	-0.007436
-0.000172	-0.038635	-0.007572
-0.002019	-0.039237	-0.007604
-0.003567	-0.039523	-0.007581
-0.004426	-0.039304	-0.007463
-0.004973	-0.038781	-0.007292
-0.004782	-0.037707	-0.007020
-0.004693	-0.036632	-0.006751
-0.003208	-0.034611	-0.006306
-0.002815	-0.033156	-0.005974
-0.000148	-0.030319	-0.005383
0.000674	-0.028397	-0.004972
0.004084	-0.024995	-0.004282
0.005352	-0.022651	-0.003800
0.009224	-0.018859	-0.003045
0.010785	-0.016239	-0.002520
0.014992	-0.012148	-0.001715
0.016587	-0.009412	-0.001175
0.021005	-0.005123	-0.000342
0.022494	-0.002367	0.000192
0.026909	0.001970	0.001026
0.028244	0.004704	0.001543
0.032456	0.008975	0.002352
0.033452	0.011546	0.002826
0.037202	0.015560	0.003580
0.037738	0.017868	0.003994
0.040844	0.021501	0.004668
0.040794	0.023445	0.005007
0.043114	0.026590	0.005582
0.042367	0.028078	0.005828
0.043824	0.030671	0.006294
0.042215	0.031577	0.006426
0.042799	0.033577	0.006776
0.040308	0.033883	0.006792
0.039934	0.035222	0.007014
0.036569	0.034903	0.006910
0.035242	0.035566	0.007002
0.031018	0.034611	0.006778
0.028791	0.034612	0.006744
0.023749	0.033029	0.006401
0.020674	0.032372	0.006243
0.015004	0.030269	0.005802
0.011118	0.028981	0.005526
0.004838	0.026314	0.004981
0.000501	0.024609	0.004627
-0.006446	0.021381	0.003977
-0.011047	0.019310	0.003556
-0.018432	0.015645	0.002827
-0.023180	0.013285	0.002353
-0.030827	0.009272	0.001561
-0.035525	0.006736	0.001057
-0.043286	0.002459	0.000219
-0.047713	-0.000128	-0.000292
-0.055456	-0.004594	-0.001161
-0.059640	-0.007287	-0.001681
-0.066880	-0.011655	-0.002525
-0.070754	-0.014362	-0.003041
-0.077533	-0.018714	-0.003873
-0.080564	-0.021126	-0.004328
-0.086814	-0.025351	-0.005129
-0.088884	-0.027403	-0.005510
-0.094446	-0.031402	-0.006262
-0.095433	-0.033020	-0.006554
-0.100120	-0.036672	-0.007237
-0.099941	-0.037782	-0.007427
-0.103677	-0.041039	-0.008031
-0.102111	-0.041477	-0.008091
-0.104930	-0.044314	-0.008612
-0.101986	-0.044106	-0.008546
-0.103659	-0.046365	-0.008956
-0.099429	-0.045505	-0.008765
-0.099978	-0.047204	-0.009070
-0.094349	-0.045600	-0.008736
-0.093878	-0.046748	-0.008936
-0.086915	-0.044430	-0.008466
-0.085455	-0.045032	-0.008563
-0.077231	-0.042012	-0.007961
-0.074895	-0.042111	-0.007963
-0.065487	-0.038410	-0.007232
-0.062411	-0.038049	-0.007150
-0.051966	-0.033732	-0.006303
-0.048312	-0.032998	-0.006151
-0.036933	-0.028096	-0.005195
-0.032960	-0.027111	-0.004997
-0.020684	-0.021618	-0.003932
-0.016683	-0.020509	-0.003712
-0.003652	-0.014496	-0.002551
0.000146	-0.013370	-0.002329
0.013719	-0.006953	-0.001096
0.017101	-0.005929	-0.000895
0.031123	0.000877	0.000408
0.033686	0.001580	0.000547
0.048234	0.008836	0.001928
0.049674	0.009102	0.001978
0.064556	0.016702	0.003422
0.064591	0.016366	0.003350
0.079670	0.024217	0.004841
0.078306	0.023348	0.004658
0.092938	0.031066	0.006126
0.090517	0.029833	0.005864
0.104152	0.037149	0.007258
0.100644	0.035469	0.006904
0.113333	0.042466	0.008238
0.108367	0.040137	0.007755
0.120119	0.046767	0.009021
0.113643	0.043784	0.008410
0.124266	0.049930	0.009586
0.116329	0.046299	0.008848
0.125704	0.051888	0.009921
0.116343	0.047612	0.009059
0.124475	0.052653	0.010029
0.113565	0.047627	0.009024
0.120578	0.052148	0.009897
0.108252	0.046468	0.008767
0.114071	0.050414	0.009536
0.100473	0.044124	0.008288
0.105171	0.047527	0.008958
0.090401	0.040661	0.007599
0.094134	0.043594	0.008181
0.078291	0.036191	0.006721
0.081158	0.038672	0.007219
0.064427	0.030806	0.005672
0.066695	0.032992	0.006114
0.049095	0.024656	0.004479
0.051088	0.026706	0.004895
0.032650	0.017902	0.003175
0.034712	0.019982	0.003595
0.015465	0.010710	0.001790
0.017971	0.013009	0.002250
-0.002138	0.003213	0.000354
0.001331	0.006005	0.000901
-0.019806	-0.004424	-0.001104
-0.014913	-0.000913	-0.000424
-0.037113	-0.011997	-0.002545
-0.030466	-0.007627	-0.001700
-0.053638	-0.019322	-0.003932
-0.044950	-0.013956	-0.002896
-0.068988	-0.026201	-0.005229
-0.058027	-0.019713	-0.003976
-0.082943	-0.032546	-0.006419
-0.069349	-0.024751	-0.004915
-0.095237	-0.038231	-0.007479
-0.078648	-0.028938	-0.005687
-0.105568	-0.043075	-0.008375
-0.085818	-0.032220	-0.006281
-0.113778	-0.047033	-0.009100
-0.090659	-0.034497	-0.006682
-0.119747	-0.050032	-0.009639
-0.093134	-0.035768	-0.006888
-0.123331	-0.051997	-0.009982
-0.093086	-0.035887	-0.006875
-0.124716	-0.053020	-0.010143
-0.090576	-0.034946	-0.006660
-0.123756	-0.052994	-0.010106
-0.085705	-0.032942	-0.006243
-0.120698	-0.052073	-0.009899
-0.078532	-0.029924	-0.005635
-0.115630	-0.050266	-0.009526
-0.069205	-0.025919	-0.004839
-0.108875	-0.047737	-0.009019
-0.057867	-0.021009	-0.003873
-0.100668	-0.044584	-0.008396
-0.044746	-0.015283	-0.002757
-0.091353	-0.040975	-0.007684
-0.030015	-0.008804	-0.001503
-0.081310	-0.037086	-0.006920
-0.013881	-0.001659	-0.000129
-0.070931	-0.033097	-0.006138
0.003421	0.006055	0.001349
-0.060459	-0.029091	-0.005359
0.021437	0.014110	0.002890
-0.050138	-0.025181	-0.004609
0.039790	0.022337	0.004464
-0.040266	-0.021499	-0.003911
0.058110	0.030548	0.006034
-0.031037	-0.018115	-0.003280
0.075981	0.038559	0.007565
-0.022669	-0.015124	-0.002732
0.093068	0.046219	0.009030
-0.015396	-0.012631	-0.002286
0.109062	0.053374	0.010396
-0.009367	-0.010688	-0.001951
0.123672	0.059902	0.011642
-0.004751	-0.009374	-0.001738
0.136719	0.065732	0.012752
-0.001729	-0.008768	-0.001663
0.148078	0.070816	0.013716
-0.000423	-0.008913	-0.001732
0.157572	0.075047	0.014517
-0.000822	-0.009806	-0.001944
0.165163	0.078448	0.015157
-0.003049	-0.011504	-0.002309
0.170914	0.081052	0.015642
-0.007100	-0.013987	-0.002822
0.174817	0.082853	0.015973
-0.012903	-0.017220	-0.003477
0.176940	0.083890	0.016158
-0.020364	-0.021154	-0.004264
0.177383	0.084214	0.016207
-0.029287	-0.025672	-0.005161
0.176161	0.083821	0.016119
-0.039530	-0.030745	-0.006161
0.173585	0.082883	0.015928
-0.051002	-0.036316	-0.007253
0.169892	0.081508	0.015655
-0.063470	-0.042260	-0.008414
0.165224	0.079753	0.015311
-0.076672	-0.048459	-0.009622
0.159786	0.077714	0.014916
-0.090368	-0.054805	-0.010854
0.153809	0.075497	0.014488
-0.104316	-0.061187	-0.012091
0.147519	0.073202	0.014049
-0.118278	-0.067497	-0.013311
0.141146	0.070933	0.013617
-0.132026	-0.073632	-0.014496
0.134929	0.068808	0.013216
-0.145399	-0.079529	-0.015632
0.129104	0.066922	0.012862
-0.158242	-0.085141	-0.016711
0.123932	0.065393	0.012579
-0.170419	-0.090404	-0.017720
0.119568	0.064274	0.012378
-0.181727	-0.095223	-0.018644
0.115963	0.063496	0.012248
-0.191792	-0.099416	-0.019448
0.113057	0.063018	0.012181
-0.200353	-0.102863	-0.020110
0.110801	0.062798	0.012167
-0.207219	-0.105485	-0.020614
0.109163	0.062809	0.012199
-0.212273	-0.107238	-0.020950
0.108114	0.063023	0.012270
-0.215452	-0.108106	-0.021115
0.107623	0.063413	0.012375
-0.216762	-0.108110	-0.021114
0.107683	0.063971	0.012511
-0.216237	-0.107259	-0.020947
0.108190	0.064627	0.012665
-0.213922	-0.105604	-0.020625
0.109105	0.065365	0.012832
-0.209949	-0.103213	-0.020161
0.110358	0.066138	0.013004
-0.204433	-0.100147	-0.019567
0.111897	0.066937	0.013178
-0.197606	-0.096534	-0.018867
0.113672	0.067724	0.013347
-0.189660	-0.092476	-0.018081
0.115641	0.068489	0.013508
-0.180771	-0.088032	-0.017221
0.117621	0.069134	0.013644
-0.171098	-0.083305	-0.016307
0.119564	0.069653	0.013752
-0.160903	-0.078422	-0.015363
0.121440	0.070041	0.013831
-0.150391	-0.073467	-0.014405
0.123107	0.070227	0.013869
-0.139670	-0.068480	-0.013441
0.124479	0.070195	0.013862
-0.129009	-0.063607	-0.012499
0.125525	0.069928	0.013806
-0.118687	-0.058998	-0.011605
0.126418	0.069558	0.013726
-0.108997	-0.054768	-0.010782
0.127143	0.069071	0.013621
-0.100084	-0.050977	-0.010044
0.127705	0.068496	0.013496
-0.092087	-0.047676	-0.009401
0.128085	0.067836	0.013353
-0.085091	-0.044891	-0.008858
0.128247	0.067082	0.013190
-0.079126	-0.042620	-0.008414
0.128128	0.066212	0.013005
-0.074185	-0.040846	-0.008068
0.127717	0.065241	0.012800
-0.070277	-0.039559	-0.007816
0.126991	0.064166	0.012574
-0.067375	-0.038733	-0.007653
0.125950	0.062998	0.012330
-0.065438	-0.038334	-0.007573
0.124592	0.061743	0.012070
-0.064423	-0.038341	-0.007571
0.122978	0.060447	0.011802
-0.064294	-0.038719	-0.007641
0.121138	0.059128	0.011530
-0.064985	-0.039431	-0.007775
0.119135	0.057827	0.011263
-0.066451	-0.040453	-0.007969
0.117024	0.056562	0.011004
-0.068580	-0.041720	-0.008211
0.114844	0.055366	0.010760
-0.071308	-0.043203	-0.008494
0.112675	0.054276	0.010538
-0.074555	-0.044860	-0.008811
0.110570	0.053317	0.010342
-0.078262	-0.046673	-0.009159
0.108631	0.052532	0.010182
-0.082326	-0.048577	-0.009524
0.106853	0.051915	0.010056
-0.086666	-0.050551	-0.009903
0.105261	0.051462	0.009965
-0.091147	-0.052527	-0.010283
0.103865	0.051173	0.009909
-0.095632	-0.054434	-0.010652
0.102638	0.051026	0.009883
-0.100012	-0.056232	-0.011001
0.101592	0.051017	0.009885
-0.104209	-0.057889	-0.011323
0.100703	0.051116	0.009910
-0.108101	-0.059347	-0.011608
0.099976	0.051333	0.009958
-0.111683	-0.060623	-0.011857
0.099442	0.051664	0.010029
-0.114918	-0.061704	-0.012069
0.099092	0.052094	0.010119
-0.117773	-0.062588	-0.012244
0.098925	0.052609	0.010227
-0.120234	-0.063277	-0.012381
0.098929	0.053195	0.010348
-0.122283	-0.063772	-0.012481
0.099083	0.053830	0.010479
-0.123907	-0.064068	-0.012542
0.099335	0.054474	0.010612
-0.125082	-0.064169	-0.012566
0.099657	0.055110	0.010743
-0.125820	-0.064087	-0.012554
0.100012	0.055708	0.010866
-0.126122	-0.063829	-0.012508
0.100376	0.056254	0.010979
-0.126026	-0.063421	-0.012432
0.100728	0.056729	0.011078
-0.125554	-0.062881	-0.012331
0.101042	0.057118	0.011160
-0.124753	-0.062240	-0.012209
0.101332	0.057427	0.011226
-0.123646	-0.061499	-0.012067
0.101526	0.057613	0.011268
-0.122253	-0.060681	-0.011909
0.101630	0.057686	0.011286
-0.120646	-0.059824	-0.011743
0.101676	0.057662	0.011285
-0.118930	-0.058986	-0.011577
0.101736	0.057586	0.011273
-0.117186	-0.058202	-0.011421
0.101829	0.057466	0.011250
-0.115439	-0.057476	-0.011275
0.101987	0.057334	0.011225
-0.113782	-0.056857	-0.011149
0.102236	0.057198	0.011198
-0.112234	-0.056346	-0.011044
0.102585	0.057074	0.011172
-0.110800	-0.055930	-0.010958
0.103001	0.056948	0.011146
-0.109495	-0.055621	-0.010892
0.103514	0.056846	0.011124
-0.108341	-0.055419	-0.010847
0.104128	0.056777	0.011108
-0.107360	-0.055331	-0.010824
0.104866	0.056760	0.011102
-0.106550	-0.055338	-0.010821
0.105701	0.056787	0.011104
-0.105904	-0.055437	-0.010835
0.106642	0.056871	0.011117
-0.105424	-0.055618	-0.010867
0.107692	0.057024	0.011143
-0.105114	-0.055874	-0.010913
0.108852	0.057254	0.011184
-0.104975	-0.056202	-0.010975
0.110107	0.057549	0.011238
-0.104965	-0.056569	-0.011044
0.111424	0.057906	0.011304
-0.105084	-0.056974	-0.011122
0.112808	0.058331	0.011383
-0.105320	-0.057404	-0.011206
0.114232	0.058812	0.011473
-0.105657	-0.057847	-0.011293
0.115680	0.059344	0.011573
-0.106083	-0.058293	-0.011381
0.117132	0.059921	0.011682
-0.106587	-0.058736	-0.011470
0.118546	0.060518	0.011796
-0.107131	-0.059150	-0.011554
0.119880	0.061117	0.011910
-0.107687	-0.059524	-0.011631
0.121091	0.061690	0.012021
-0.108213	-0.059831	-0.011696
0.122147	0.062227	0.012125
-0.108714	-0.060080	-0.011751
0.123023	0.062709	0.012219
-0.109151	-0.060247	-0.011790
0.123680	0.063117	0.012299
-0.109537	-0.060350	-0.011817
0.124138	0.063463	0.012366
-0.109890	-0.060395	-0.011833
0.124376	0.063724	0.012418
-0.110179	-0.060367	-0.011835
0.124362	0.063884	0.012450
-0.110419	-0.060288	-0.011826
0.124121	0.063955	0.012465
-0.110624	-0.060161	-0.011808
0.123647	0.063927	0.012461
-0.110793	-0.059994	-0.011782
0.122949	0.063802	0.012438
-0.110937	-0.059795	-0.011749
0.122040	0.063584	0.012396
-0.111088	-0.059592	-0.011715
0.120947	0.063276	0.012338
-0.111228	-0.059374	-0.011677
0.119671	0.062878	0.012262
-0.111363	-0.059152	-0.011637
0.118229	0.062393	0.012169
-0.111494	-0.058931	-0.011596
0.116645	0.061829	0.012060
-0.111621	-0.058715	-0.011556
0.114937	0.061191	0.011938
-0.111739	-0.058507	-0.011516
0.113132	0.060489	0.011803
-0.111849	-0.058313	-0.011478
0.111262	0.059736	0.011658
-0.111967	-0.058145	-0.011444
0.109381	0.058958	0.011508
-0.112111	-0.058018	-0.011416
0.107544	0.058182	0.011358
-0.112288	-0.057937	-0.011396
0.105790	0.057425	0.011211
-0.112494	-0.057900	-0.011383
0.104153	0.056703	0.011071
-0.112722	-0.057903	-0.011378
0.102659	0.056026	0.010940
-0.112957	-0.057941	-0.011380
0.101333	0.055410	0.010821
-0.113195	-0.058012	-0.011387
0.100199	0.054866	0.010716
-0.113420	-0.058107	-0.011399
0.099267	0.054396	0.010625
-0.113610	-0.058212	-0.011413
0.098554	0.054016	0.010551
-0.113773	-0.058334	-0.011430
0.098078	0.053731	0.010497
-0.113891	-0.058460	-0.011448
0.097839	0.053545	0.010461
-0.113955	-0.058582	-0.011466
0.097834	0.053456	0.010444
-0.113951	-0.058691	-0.011481
0.098063	0.053469	0.010447
-0.113885	-0.058790	-0.011496
0.098524	0.053584	0.010469
-0.113756	-0.058876	-0.011508
0.099212	0.053801	0.010512
-0.113567	-0.058945	-0.011518
0.100113	0.054115	0.010573
-0.113319	-0.058996	-0.011524
0.101207	0.054520	0.010651
-0.113016	-0.059027	-0.011528
0.102473	0.055006	0.010746
-0.112666	-0.059039	-0.011529
0.103892	0.055568	0.010855
-0.112278	-0.059032	-0.011527
0.105420	0.056183	0.010974
-0.111840	-0.058998	-0.011520
0.107014	0.056832	0.011100
-0.111351	-0.058933	-0.011508
0.108639	0.057501	0.011230
-0.110820	-0.058838	-0.011492
0.110262	0.058176	0.011361
-0.110254	-0.058713	-0.011470
0.111846	0.058839	0.011490
-0.109661	-0.058561	-0.011444
0.113360	0.059478	0.011614
-0.109055	-0.058387	-0.011414
0.114773	0.060078	0.011730
-0.108445	-0.058194	-0.011380
0.116056	0.060627	0.011836
-0.107845	-0.057987	-0.011344
0.117187	0.061112	0.011930
-0.107268	-0.057772	-0.011307
0.118145	0.061526	0.012010
-0.106724	-0.057554	-0.011270
0.118914	0.061863	0.012074
-0.106237	-0.057345	-0.011234
0.119490	0.062117	0.012123
-0.105812	-0.057147	-0.011201
0.119856	0.062282	0.012153
-0.105454	-0.056963	-0.011170
0.120012	0.062358	0.012167
-0.105177	-0.056801	-0.011143
0.119961	0.062346	0.012163
-0.104989	-0.056666	-0.011120
0.119710	0.062248	0.012143
-0.104895	-0.056562	-0.011104
0.119267	0.062069	0.012107
-0.104893	-0.056488	-0.011093
0.118639	0.061809	0.012055
-0.104987	-0.056451	-0.011088
0.117857	0.061486	0.011992
-0.105192	-0.056459	-0.011091
0.116949	0.061111	0.011918
-0.105508	-0.056515	-0.011103
0.115943	0.060697	0.011836
-0.105932	-0.056618	-0.011124
0.114866	0.060255	0.011749
-0.106457	-0.056767	-0.011152
0.113741	0.059795	0.011659
-0.107071	-0.056958	-0.011189
0.112597	0.059331	0.011568
-0.107765	-0.057188	-0.011232
0.111459	0.058874	0.011479
-0.108521	-0.057450	-0.011281
0.110345	0.058428	0.011392
-0.109321	-0.057736	-0.011335
0.109276	0.058004	0.011310
-0.110144	-0.058038	-0.011391
0.108271	0.057610	0.011234
-0.110975	-0.058351	-0.011449
0.107352	0.057254	0.011165
-0.111796	-0.058664	-0.011507
0.106531	0.056942	0.011105
-0.112588	-0.058973	-0.011564
0.105823	0.056679	0.011054
-0.113335	-0.059269	-0.011619
0.105238	0.056469	0.011014
-0.114023	-0.059545	-0.011670
0.104784	0.056314	0.010985
-0.114635	-0.059795	-0.011715
0.104465	0.056217	0.010968
-0.115165	-0.060016	-0.011755
0.104286	0.056178	0.010962
-0.115602	-0.060203	-0.011789
0.104246	0.056197	0.010967
-0.115941	-0.060353	-0.011816
0.104343	0.056272	0.010983
-0.116177	-0.060465	-0.011836
0.104570	0.056400	0.011009
-0.116310	-0.060540	-0.011848
0.104922	0.056577	0.011045
-0.116339	-0.060573	-0.011853
0.105378	0.056793	0.011088
-0.116254	-0.060560	-0.011849
0.105923	0.057041	0.011138
-0.116057	-0.060501	-0.011837
0.106539	0.057312	0.011192
-0.115756	-0.060399	-0.011817
0.107214	0.057602	0.011250
-0.115360	-0.060260	-0.011790
0.107933	0.057905	0.011310
-0.114884	-0.060088	-0.011757
