## Supplementary material for "Visualising joint force-velocity properties in musculoskeletal models": Code&Data: A03_FB_P04_f2_ctrqOutput.csv

19.797430	16.702798	3.405300
4.037884	3.352622	0.507301
14.956210	12.184908	2.498996
6.405401	4.730086	0.867340
12.827634	10.097793	2.035437
7.686685	5.484806	1.017608
11.696632	8.892323	1.754067
8.383792	5.811601	1.066828
10.995475	8.045702	1.546556
8.757896	5.877194	1.056834
10.506283	7.367013	1.374038
8.943081	5.774983	1.009750
10.139270	6.774019	1.219829
9.020224	5.560995	0.938463
9.855318	6.225168	1.075446
9.042241	5.269456	0.850748
9.639987	5.699835	0.936705
9.047588	4.922107	0.751454
9.491020	5.188125	0.801633
9.061124	4.535508	0.644378
9.411813	4.683552	0.668786
9.108994	4.121311	0.532003
9.404612	4.185333	0.538236
9.206574	3.687255	0.416043
9.478033	3.693065	0.409811
9.366512	3.241060	0.298264
9.635360	3.207440	0.283754
9.598397	2.788652	0.180008
9.879963	2.729948	0.160462
9.908723	2.334917	0.062407
10.213962	2.262516	0.040435
10.301412	1.883891	-0.053583
10.635587	1.803993	-0.075780
10.777489	1.438712	-0.165996
11.147612	1.361445	-0.186810
11.340025	1.009296	-0.273242
11.749303	0.940725	-0.292005
11.988350	0.601313	-0.374550
12.437056	0.544852	-0.390612
12.719548	0.218082	-0.469269
13.206988	0.176655	-0.482107
13.529473	-0.137946	-0.556998
14.059481	-0.155386	-0.565783
14.415741	-0.461199	-0.637710
14.987606	-0.449326	-0.641343
15.365558	-0.748547	-0.710742
15.966065	-0.710849	-0.708916
16.370146	-1.004296	-0.776632
17.001220	-0.940910	-0.769714
17.429712	-1.228231	-0.836054
18.089248	-1.139626	-0.824795
18.704906	-1.499738	-0.910315
19.590045	-1.364361	-0.894014
20.245074	-1.732569	-0.982866
21.186673	-1.551297	-0.962218
21.874185	-1.923489	-1.056333
22.865259	-1.698071	-1.034339
23.577477	-2.083009	-1.137376
24.606567	-1.832805	-1.118015
25.321176	-2.302784	-1.242682
26.377149	-2.103754	-1.238342
27.119930	-2.599773	-1.371208
28.185970	-2.400936	-1.363650
28.935276	-2.895265	-1.491705
29.992395	-2.702372	-1.479883
30.743444	-3.169047	-1.595984
31.773770	-2.983731	-1.578215
32.518914	-3.402267	-1.676814
33.507040	-3.223480	-1.651689
34.236895	-3.580060	-1.729379
35.169941	-3.406768	-1.696376
35.874418	-3.695064	-1.751974
36.741931	-3.527647	-1.711449
37.410995	-3.747674	-1.745362
38.204534	-3.588177	-1.698171
38.828713	-3.744449	-1.711643
39.541418	-3.595940	-1.658698
40.111673	-3.695508	-1.653210
40.736994	-3.560584	-1.595056
41.243014	-3.611313	-1.571950
41.773463	-3.491718	-1.508715
42.203839	-3.502621	-1.469323
42.632237	-3.399792	-1.400902
42.977042	-3.383292	-1.347050
43.298906	-3.298813	-1.273198
43.548840	-3.268454	-1.206885
43.760693	-3.203931	-1.127508
43.888336	-3.209152	-1.052231
43.960724	-3.214094	-0.974335
43.972786	-3.227402	-0.898235
43.945183	-3.221820	-0.821199
43.872897	-3.212261	-0.747077
43.761861	-3.185632	-0.672976
43.609274	-3.150251	-0.601053
43.419133	-3.097167	-0.529307
43.189201	-3.032257	-0.459158
42.922229	-2.949184	-0.389135
42.616291	-2.852410	-0.320201
42.273047	-2.737742	-0.251301
41.890381	-2.609355	-0.183244
41.469262	-2.464306	-0.115224
41.007306	-2.306839	-0.048038
40.505028	-2.134755	0.018946
39.958640	-1.956244	0.082416
39.368943	-1.769187	0.141295
38.736877	-1.566224	0.201878
38.050401	-1.371441	0.257264
37.322707	-1.156470	0.314817
36.533862	-0.959317	0.365582
35.705587	-0.737011	0.419777
34.808982	-0.544442	0.464818
33.876584	-0.316985	0.515640
32.858857	-0.137538	0.553834
31.830619	0.097152	0.601484
30.722938	0.262891	0.631675
29.624602	0.515492	0.678107
28.423833	0.657495	0.698369
27.259951	0.928955	0.744248
25.960560	1.033280	0.752273
24.755919	1.319433	0.797362
23.359647	1.385133	0.793570
22.088093	1.712741	0.843664
20.573233	1.701820	0.820916
21.462602	4.846888	1.993138
23.152919	11.194730	1.825150
14.093942	-2.044230	0.654242
18.399960	8.230956	1.894215
18.067485	10.596001	1.876340
8.474200	-1.958370	-0.012119
15.909540	11.585387	2.619482
3.701604	-3.548886	-0.521163
13.853139	13.377182	2.967451
-1.136367	-5.207907	-0.903230
11.559642	14.451353	3.145599
-5.582091	-6.181593	-1.136446
9.220898	14.029445	3.025030
-3.391848	2.342716	0.148731
-4.260399	0.763758	0.363117
-7.007315	-1.270272	-0.171297
-7.481003	-1.582950	-0.201522
-9.326319	-3.146563	-0.527891
-9.803705	-3.563540	-0.611859
-11.058766	-4.618843	-0.829718
-11.619369	-5.117998	-0.931164
-12.474868	-5.829720	-1.077488
-13.010809	-6.288936	-1.170804
-12.432978	-4.684396	-0.867937
-13.533666	-4.523999	-0.862657
-13.579153	-3.558070	-0.686844
-14.242677	-3.080136	-0.613152
-14.488517	-2.342231	-0.483824
-14.916117	-1.786735	-0.391924
-15.158167	-1.152761	-0.282565
-15.431935	-0.606045	-0.190332
-15.598073	-0.045668	-0.094118
-15.744560	0.457144	-0.008617
-15.861535	0.876253	0.063872
-15.901982	1.288282	0.133440
-15.912931	1.638870	0.191830
-15.843825	1.975268	0.248450
-15.743972	2.251176	0.293954
-15.567757	2.506704	0.336577
-15.357224	2.703737	0.368591
-15.073989	2.875726	0.396886
-14.752450	2.992097	0.415275
-14.360918	3.080393	0.429443
-13.926787	3.116760	0.434578
-13.424265	3.123624	0.435325
-12.891408	3.090290	0.429162
-12.352839	3.044450	0.420900
-11.830164	2.960528	0.405462
-11.295714	2.867567	0.388700
-10.775609	2.745941	0.366552
-10.246356	2.618552	0.343639
-9.727473	2.472328	0.317192
-9.201591	2.324859	0.290721
-8.682234	2.168510	0.262520
-8.157138	2.016776	0.235227
-7.635100	1.866392	0.207996
-7.107963	1.727734	0.182838
-6.581116	1.600663	0.159638
-6.049959	1.492558	0.140045
-5.518147	1.404049	0.124556
-4.984573	1.338220	0.114447
-4.459538	1.280614	0.111364
-3.897845	1.282908	0.119468
-3.372853	1.277431	0.125065
-2.847518	1.284306	0.136175
-2.348398	1.293706	0.144514
-1.866937	1.304929	0.156411
-1.411825	1.320715	0.166864
-0.984823	1.336692	0.178773
-0.588855	1.355798	0.190277
-0.227449	1.375155	0.202092
0.098024	1.395609	0.213587
0.391395	1.416610	0.225050
0.658042	1.438862	0.236458
0.890743	1.450889	0.245258
1.107247	1.454108	0.251878
1.301491	1.447784	0.256157
1.476294	1.432599	0.258252
1.633317	1.409208	0.258332
1.774133	1.378528	0.256600
1.899921	1.341355	0.253239
2.011701	1.298454	0.248423
2.110265	1.250478	0.242301
2.196238	1.197995	0.235007
2.270053	1.141482	0.226653
2.332001	1.081351	0.217340
2.382279	1.017973	0.207157
2.420680	0.951603	0.196165
2.448313	0.882893	0.184511
2.464710	0.811925	0.172218
2.471204	0.739429	0.159448
2.467656	0.665505	0.146231
2.455122	0.590771	0.132706
2.433814	0.515413	0.118922
2.404532	0.439916	0.104990
2.367700	0.364535	0.090974
2.323992	0.289667	0.076965
2.273934	0.215601	0.063031
2.218154	0.142688	0.049254
2.157226	0.071236	0.035701
2.091782	0.001587	0.022445
2.022404	-0.065959	0.009551
1.948441	-0.132403	-0.003176
1.872843	-0.195230	-0.015224
1.794055	-0.255857	-0.026892
1.714498	-0.312585	-0.037825
1.633351	-0.366215	-0.048191
1.552097	-0.415818	-0.057797
1.470526	-0.461750	-0.066717
1.389602	-0.503500	-0.074844
1.309404	-0.541233	-0.082214
1.230601	-0.574681	-0.088770
1.153389	-0.603940	-0.094531
1.078256	-0.628896	-0.099472
1.005428	-0.649639	-0.103612
0.935267	-0.666156	-0.106946
0.867980	-0.678558	-0.109496
0.803834	-0.686910	-0.111272
0.742993	-0.691347	-0.112303
0.685637	-0.691993	-0.112609
0.631879	-0.689011	-0.112224
0.581821	-0.682563	-0.111178
0.535514	-0.672837	-0.109506
0.492989	-0.660021	-0.107246
0.454235	-0.644318	-0.104437
0.419207	-0.625932	-0.101127
0.387344	-0.605448	-0.097468
0.359149	-0.582428	-0.093327
0.333207	-0.556469	-0.088577
0.308192	-0.531171	-0.083624
0.284503	-0.504879	-0.078372
0.262970	-0.476338	-0.072685
0.242692	-0.446192	-0.066736
0.223936	-0.414366	-0.060520
0.206411	-0.381034	-0.054082
0.190083	-0.346277	-0.047437
0.174662	-0.310413	-0.040651
0.160063	-0.273617	-0.033754
0.146034	-0.236195	-0.026808
0.132258	-0.198568	-0.019895
0.118936	-0.160629	-0.012987
0.105530	-0.122931	-0.006195
0.092189	-0.085499	0.000483
0.078543	-0.048738	0.006968
0.064989	-0.012469	0.013305
0.050522	0.022391	0.019308
0.036366	0.056849	0.025194
0.020826	0.089350	0.030641
0.004849	0.120401	0.035766
-0.012423	0.149255	0.040417
-0.030488	0.176191	0.044662
-0.049858	0.200679	0.048396
-0.070154	0.222883	0.051662
-0.091708	0.242449	0.054392
-0.114246	0.259480	0.056614
-0.137951	0.273749	0.058287
-0.162601	0.285341	0.059434
-0.188273	0.294125	0.060033
-0.214764	0.300188	0.060107
-0.242070	0.303481	0.059650
-0.269992	0.304109	0.058686
-0.298468	0.302086	0.057223
-0.327293	0.297544	0.055290
-0.356359	0.290552	0.052902
-0.385456	0.281264	0.050095
-0.414442	0.269795	0.046892
-0.443104	0.256323	0.043330
-0.471278	0.240996	0.039442
-0.498769	0.224010	0.035244
-0.525134	0.205729	0.030842
-0.550547	0.186072	0.026202
-0.574701	0.165333	0.021367
-0.597501	0.143639	0.016369
-0.618736	0.121217	0.011252
-0.638274	0.098231	0.006053
-0.655926	0.074895	0.000822
-0.671591	0.051361	-0.004410
-0.685739	0.027343	-0.009732
-0.697494	0.003361	-0.014926
-0.707117	-0.020510	-0.020036
-0.715500	-0.045623	-0.025252
-0.720245	-0.069409	-0.030095
-0.723516	-0.093487	-0.034916
-0.723127	-0.116029	-0.039332
-0.720912	-0.138370	-0.043622
-0.715044	-0.158931	-0.047468
-0.707014	-0.178713	-0.051086
-0.695444	-0.196521	-0.054233
-0.681517	-0.213131	-0.057077
-0.664184	-0.227593	-0.059426
-0.644421	-0.240526	-0.061416
-0.621458	-0.251207	-0.062902
-0.596061	-0.260081	-0.063987
-0.567707	-0.266616	-0.064564
-0.536997	-0.271257	-0.064735
-0.503599	-0.273208	-0.064343
-0.468570	-0.273153	-0.063534
-0.431028	-0.271121	-0.062318
-0.391229	-0.266924	-0.060663
-0.349567	-0.260902	-0.058643
-0.305903	-0.252835	-0.056216
-0.260767	-0.243079	-0.053460
-0.214043	-0.231467	-0.050343
-0.166260	-0.218346	-0.046940
-0.117357	-0.203599	-0.043227
-0.067847	-0.187566	-0.039278
-0.017713	-0.170167	-0.035077
0.032546	-0.151738	-0.030694
0.083010	-0.132614	-0.026194
0.133587	-0.112448	-0.021511
0.183447	-0.091745	-0.016749
0.232800	-0.070306	-0.011856
0.280911	-0.048653	-0.006946
0.328062	-0.026509	-0.001954
0.373534	-0.004414	0.003007
0.417880	0.018101	0.008055
0.460391	0.040713	0.013091
0.500894	0.063239	0.018067
0.539145	0.085485	0.022949
0.574964	0.107325	0.027708
0.608125	0.128571	0.032307
0.638444	0.149059	0.036713
0.665772	0.168663	0.040898
0.689931	0.187212	0.044829
0.710816	0.204590	0.048482
0.728290	0.220647	0.051828
0.742283	0.235283	0.054848
0.752700	0.248370	0.057517
0.759525	0.259842	0.059821
0.762703	0.269596	0.061741
0.762260	0.277589	0.063270
0.758191	0.283752	0.064394
0.750565	0.288067	0.065112
0.739427	0.290499	0.065417
0.724884	0.291056	0.065314
0.707027	0.289737	0.064803
0.686002	0.286577	0.063893
0.661941	0.281605	0.062592
0.635023	0.274882	0.060915
0.605416	0.266464	0.058874
0.573325	0.256436	0.056489
0.538949	0.244878	0.053779
0.502513	0.231895	0.050766
0.464235	0.217587	0.047473
0.424356	0.202075	0.043928
0.383007	0.185583	0.040179
0.340386	0.167878	0.036177
0.297146	0.149521	0.032017
0.253124	0.130823	0.027824
0.208010	0.111288	0.023432
0.162724	0.091522	0.019023
0.117115	0.071597	0.014549
0.071354	0.051303	0.010028
0.025840	0.030972	0.005517
-0.019355	0.010628	0.001012
-0.063855	-0.009381	-0.003407
-0.108241	-0.029660	-0.007876
-0.151174	-0.049283	-0.012186
-0.193205	-0.068635	-0.016428
-0.233485	-0.087117	-0.020471
-0.272435	-0.105128	-0.024398
-0.309251	-0.122059	-0.028082
-0.344355	-0.138292	-0.031603
-0.377002	-0.153262	-0.034844
-0.407628	-0.167367	-0.037886
-0.435521	-0.180056	-0.040616
-0.461144	-0.191743	-0.043120
-0.483818	-0.201896	-0.045288
-0.504039	-0.210946	-0.047210
-0.521161	-0.218380	-0.048781
-0.535712	-0.224648	-0.050093
-0.547084	-0.229256	-0.051047
-0.555834	-0.232671	-0.051739
-0.561392	-0.234424	-0.052073
-0.564344	-0.234994	-0.052150
-0.564160	-0.233936	-0.051879
-0.561448	-0.231740	-0.051361
-0.555718	-0.227987	-0.050511
-0.547600	-0.223174	-0.049433
-0.536641	-0.216906	-0.048047
-0.523486	-0.209686	-0.046456
-0.507715	-0.201139	-0.044584
-0.489989	-0.191775	-0.042537
-0.469916	-0.181233	-0.040243
-0.448185	-0.170054	-0.037809
-0.424540	-0.158072	-0.035187
-0.399296	-0.145355	-0.032418
-0.372581	-0.132021	-0.029514
-0.344609	-0.118156	-0.026507
-0.315526	-0.103850	-0.023412
-0.285432	-0.089142	-0.020227
-0.254590	-0.074188	-0.016988
-0.223074	-0.059006	-0.013695
-0.191173	-0.043775	-0.010392
-0.158944	-0.028498	-0.007076
-0.126675	-0.013360	-0.003788
-0.094399	0.001643	-0.000527
-0.062387	0.016377	0.002675
-0.030460	0.031054	0.005866
0.000618	0.044942	0.008894
0.031443	0.058624	0.011877
0.061096	0.071087	0.014608
0.090536	0.083509	0.017328
0.118143	0.094486	0.019746
0.145416	0.105346	0.022137
0.170557	0.114639	0.024198
0.195164	0.123741	0.026216
0.217417	0.131191	0.027886
0.238965	0.138398	0.029501
0.257986	0.143902	0.030756
0.276166	0.149136	0.031950
0.291696	0.152647	0.032777
0.306293	0.155885	0.033542
0.318164	0.157409	0.033942
0.329050	0.158682	0.034284
0.337183	0.158278	0.034267
0.344322	0.157665	0.034200
0.348724	0.155438	0.033787
0.352162	0.153063	0.033336
0.352923	0.149155	0.032556
0.352788	0.145180	0.031756
0.350020	0.139688	0.030643
0.346699	0.134558	0.029571
0.340559	0.127736	0.028153
0.334135	0.121353	0.026823
0.324966	0.113349	0.025156
0.315764	0.105980	0.023615
0.303877	0.096997	0.021742
0.292302	0.088901	0.020048
0.278116	0.079214	0.018030
0.264528	0.070623	0.016226
0.248374	0.060429	0.014090
0.233200	0.051592	0.012223
0.215494	0.041128	0.010019
0.199185	0.032315	0.008147
0.180330	0.021798	0.005921
0.163335	0.013258	0.004094
0.143731	0.002892	0.001890
0.126496	-0.005134	0.000159
0.106501	-0.015206	-0.001988
0.089373	-0.022579	-0.003596
0.069431	-0.032087	-0.005639
0.052856	-0.038557	-0.007067
0.033329	-0.047335	-0.008965
0.017666	-0.052729	-0.010177
-0.001126	-0.060641	-0.011901
-0.015586	-0.064781	-0.012857
-0.033471	-0.071633	-0.014365
-0.046577	-0.074409	-0.015042
-0.063327	-0.080219	-0.016334
-0.074754	-0.081539	-0.016711
-0.090221	-0.086302	-0.017786
-0.099749	-0.086117	-0.017851
-0.113810	-0.089876	-0.018715
-0.121249	-0.088173	-0.018464
-0.133840	-0.091005	-0.019132
-0.139051	-0.087794	-0.018566
-0.150160	-0.089814	-0.019060
-0.153042	-0.085130	-0.018184
-0.162713	-0.086491	-0.018534
-0.163222	-0.080422	-0.017361
-0.171611	-0.081417	-0.017612
-0.169634	-0.073961	-0.016142
-0.176860	-0.074704	-0.016335
-0.172407	-0.065946	-0.014586
-0.178635	-0.066644	-0.014762
-0.171732	-0.056663	-0.012752
-0.177171	-0.057542	-0.012959
-0.167861	-0.046417	-0.010706
-0.172768	-0.047732	-0.010995
-0.161096	-0.035525	-0.008511
-0.165800	-0.037562	-0.008949
-0.151754	-0.024285	-0.006230
-0.156597	-0.027343	-0.006870
-0.140197	-0.012998	-0.003922
-0.145556	-0.017391	-0.004826
-0.126786	-0.001941	-0.001641
-0.133092	-0.008009	-0.002878
-0.111887	0.008641	0.000561
-0.119544	0.000636	-0.001068
-0.095961	0.018435	0.002622
-0.105244	0.008315	0.000567
-0.079379	0.027263	0.004502
-0.090630	0.014773	0.001972
-0.062422	0.034999	0.006176
-0.076088	0.019837	0.003107
-0.045378	0.041550	0.007623
-0.061947	0.023389	0.003947
-0.028497	0.046877	0.008833
-0.048505	0.025355	0.004474
-0.011980	0.050991	0.009805
-0.036023	0.025699	0.004677
0.004020	0.053956	0.010549
-0.024732	0.024407	0.004551
0.019426	0.055909	0.011089
-0.014855	0.021448	0.004086
0.034271	0.057083	0.011471
-0.006666	0.016778	0.003276
0.048712	0.057839	0.011755
-0.000513	0.010258	0.002100
0.063017	0.058581	0.012021
0.003271	0.001824	0.000541
0.077454	0.059672	0.012348
0.004471	-0.008463	-0.001400
0.092064	0.061233	0.012779
0.003135	-0.020345	-0.003684
0.106887	0.063492	0.013354
-0.000752	-0.033715	-0.006283
0.122094	0.066786	0.014131
-0.007268	-0.048505	-0.009180
0.137905	0.071421	0.015169
-0.016461	-0.064620	-0.012356
0.154509	0.077686	0.016525
-0.028362	-0.081968	-0.015794
0.172090	0.085828	0.018250
-0.042970	-0.100452	-0.019477
0.190795	0.096038	0.020385
-0.060176	-0.119844	-0.023372
0.210611	0.108328	0.022938
-0.079608	-0.139640	-0.027408
0.231198	0.122393	0.025860
-0.100755	-0.159401	-0.031486
0.252151	0.137932	0.029080
-0.123020	-0.178611	-0.035500
0.272942	0.154507	0.032506
-0.145712	-0.196698	-0.039331
0.292935	0.171570	0.036022
-0.168081	-0.213076	-0.042856
0.311430	0.188501	0.039501
-0.189377	-0.227202	-0.045957
0.327730	0.204672	0.042812
-0.208916	-0.238622	-0.048534
0.341200	0.219497	0.045833
-0.226136	-0.247019	-0.050511
0.351332	0.232473	0.048463
-0.240637	-0.252236	-0.051846
0.357782	0.243224	0.050624
-0.252211	-0.254282	-0.052532
0.360393	0.251512	0.052270
-0.260837	-0.253334	-0.052597
0.359180	0.257216	0.053379
-0.266641	-0.249680	-0.052093
0.354304	0.260340	0.053952
-0.269913	-0.243670	-0.051087
0.345959	0.261032	0.054023
-0.271060	-0.235811	-0.049678
0.334606	0.259395	0.053613
-0.270395	-0.226504	-0.047948
0.320577	0.255546	0.052750
-0.268129	-0.216353	-0.046020
0.304464	0.249913	0.051520
-0.264908	-0.205742	-0.043973
0.286682	0.242627	0.049952
-0.260964	-0.194961	-0.041866
0.267554	0.233841	0.048077
-0.256803	-0.184763	-0.039828
0.247947	0.224255	0.046030
-0.252954	-0.175553	-0.037963
0.228483	0.214258	0.043896
-0.249662	-0.167510	-0.036319
0.209521	0.204037	0.041718
-0.246986	-0.160716	-0.034916
0.191330	0.193745	0.039526
-0.244885	-0.155155	-0.033757
0.174098	0.183483	0.037346
-0.243261	-0.150774	-0.032831
0.157991	0.173356	0.035198
-0.241992	-0.147490	-0.032122
0.143157	0.163465	0.033106
-0.240940	-0.145196	-0.031608
0.129729	0.153916	0.031092
-0.239975	-0.143794	-0.031267
0.117853	0.144836	0.029183
-0.238964	-0.143142	-0.031072
0.107631	0.136324	0.027401
-0.237773	-0.143114	-0.030996
0.099160	0.128490	0.025770
-0.236284	-0.143573	-0.031012
0.092518	0.121438	0.024312
-0.234402	-0.144400	-0.031094
0.087772	0.115272	0.023048
-0.232044	-0.145467	-0.031217
0.084952	0.110073	0.021995
-0.229147	-0.146660	-0.031360
0.084071	0.105916	0.021170
-0.225682	-0.147894	-0.031505
0.085131	0.102877	0.020586
-0.221645	-0.149084	-0.031637
0.088098	0.100999	0.020253
-0.217052	-0.150163	-0.031744
0.092909	0.100311	0.020175
-0.211946	-0.151083	-0.031818
0.099475	0.100822	0.020354
-0.206382	-0.151850	-0.031860
0.107719	0.102562	0.020794
-0.200493	-0.152475	-0.031878
0.117471	0.105477	0.021485
-0.194379	-0.152908	-0.031862
0.128446	0.109363	0.022385
-0.187969	-0.152984	-0.031781
0.140330	0.114033	0.023450
-0.181252	-0.152615	-0.031618
0.152798	0.119314	0.024642
-0.174260	-0.151760	-0.031365
0.165541	0.125034	0.025922
-0.167062	-0.150409	-0.031021
0.178259	0.131022	0.027252
-0.159748	-0.148574	-0.030588
0.190655	0.137096	0.028594
-0.152411	-0.146279	-0.030074
0.202444	0.143084	0.029910
-0.145166	-0.143572	-0.029486
0.213366	0.148824	0.031166
-0.138134	-0.140521	-0.028840
0.223184	0.154155	0.032328
-0.131435	-0.137197	-0.028149
0.231692	0.158947	0.033367
-0.125203	-0.133694	-0.027433
0.238720	0.163075	0.034259
-0.119555	-0.130101	-0.026708
0.244132	0.166443	0.034982
-0.114611	-0.126520	-0.025994
0.247838	0.168977	0.035522
-0.110477	-0.123051	-0.025311
0.249780	0.170622	0.035867
-0.107241	-0.119782	-0.024677
0.249941	0.171344	0.036011
-0.104970	-0.116798	-0.024107
0.248335	0.171131	0.035952
-0.103706	-0.114168	-0.023614
0.245014	0.169990	0.035692
-0.103485	-0.111970	-0.023212
0.240088	0.167980	0.035242
-0.104444	-0.110430	-0.022941
0.233881	0.165340	0.034653
-0.106691	-0.109645	-0.022825
0.226643	0.162212	0.033955
-0.110237	-0.109658	-0.022872
0.218587	0.158709	0.033173
-0.115021	-0.110460	-0.023082
0.209905	0.154926	0.032328
-0.120938	-0.112013	-0.023446
0.200785	0.150959	0.031442
-0.127870	-0.114249	-0.023951
0.191393	0.146908	0.030537
-0.135663	-0.117103	-0.024581
0.181936	0.142853	0.029630
-0.144128	-0.120472	-0.025316
0.172571	0.138879	0.028741
-0.153056	-0.124323	-0.026147
0.163551	0.135158	0.027905
-0.162363	-0.128563	-0.027056
0.155071	0.131768	0.027141
-0.171854	-0.133076	-0.028019
0.147282	0.128776	0.026464
-0.181329	-0.137747	-0.029010
0.140319	0.126244	0.025886
-0.190592	-0.142465	-0.030008
0.134302	0.124224	0.025420
-0.199461	-0.147118	-0.030989
0.129312	0.122745	0.025072
-0.207756	-0.151600	-0.031930
0.125430	0.121837	0.024848
-0.215324	-0.155815	-0.032812
0.122709	0.121515	0.024752
-0.222031	-0.159676	-0.033618
0.121179	0.121780	0.024785
-0.227767	-0.163113	-0.034332
0.120847	0.122621	0.024945
-0.232447	-0.166068	-0.034944
0.121694	0.124016	0.025227
-0.236010	-0.168496	-0.035444
0.123679	0.125928	0.025623
-0.238419	-0.170366	-0.035826
0.126700	0.128259	0.026114
-0.239604	-0.171606	-0.036076
0.130614	0.130906	0.026679
-0.239524	-0.172170	-0.036184
0.135284	0.133787	0.027298
-0.238189	-0.172052	-0.036150
0.140579	0.136825	0.027955
-0.235652	-0.171272	-0.035977
0.146369	0.139945	0.028634
-0.231995	-0.169867	-0.035673
0.152518	0.143075	0.029318
-0.227321	-0.167890	-0.035250
0.158889	0.146140	0.029991
-0.221753	-0.165404	-0.034721
0.165344	0.149070	0.030639
-0.215420	-0.162505	-0.034105
0.171778	0.151831	0.031252
-0.208502	-0.159317	-0.033428
0.178110	0.154404	0.031827
-0.201209	-0.155934	-0.032711
0.184239	0.156742	0.032353
-0.193710	-0.152446	-0.031971
0.190054	0.158803	0.032820
-0.186174	-0.148926	-0.031224
0.195430	0.160553	0.033222
-0.178762	-0.145461	-0.030488
0.200292	0.161935	0.033545
-0.171599	-0.142113	-0.029775
0.204542	0.162913	0.033782
-0.164843	-0.138999	-0.029109
0.208173	0.163528	0.033940
-0.158641	-0.136192	-0.028505
0.211155	0.163790	0.034020
-0.153098	-0.133741	-0.027976
0.213460	0.163705	0.034024
-0.148297	-0.131680	-0.027527
0.215066	0.163284	0.033955
-0.144300	-0.130041	-0.027167
0.215975	0.162554	0.033817
-0.141154	-0.128837	-0.026899
0.216197	0.161541	0.033616
-0.138883	-0.128074	-0.026724
0.215759	0.160279	0.033360
-0.137497	-0.127747	-0.026642
0.214697	0.158805	0.033055
-0.136986	-0.127844	-0.026650
0.213064	0.157164	0.032711
-0.137324	-0.128343	-0.026744
0.210916	0.155398	0.032338
-0.138469	-0.129216	-0.026918
0.208328	0.153560	0.031947
-0.140367	-0.130426	-0.027165
0.205369	0.151693	0.031547
-0.142947	-0.131926	-0.027475
0.202114	0.149841	0.031147
-0.146131	-0.133676	-0.027840
0.198649	0.148052	0.030759
-0.149835	-0.135624	-0.028248
0.195052	0.146367	0.030390
-0.153966	-0.137722	-0.028691
0.191405	0.144825	0.030049
-0.158430	-0.139917	-0.029156
0.187780	0.143453	0.029742
-0.163126	-0.142158	-0.029634
0.184246	0.142280	0.029476
-0.167957	-0.144385	-0.030110
0.180850	0.141329	0.029256
-0.172836	-0.146561	-0.030578
0.177668	0.140611	0.029085
-0.177665	-0.148633	-0.031026
0.174740	0.140123	0.028961
-0.182343	-0.150550	-0.031444
0.172091	0.139852	0.028883
-0.186772	-0.152264	-0.031821
0.169735	0.139775	0.028847
-0.190860	-0.153737	-0.032148
0.167657	0.139849	0.028844
-0.194496	-0.154931	-0.032418
0.165867	0.140069	0.028874
-0.197644	-0.155820	-0.032625
0.164370	0.140408	0.028930
-0.200252	-0.156385	-0.032765
0.163160	0.140837	0.029007
-0.202283	-0.156620	-0.032836
0.162226	0.141330	0.029099
-0.203715	-0.156525	-0.032838
0.161551	0.141856	0.029200
-0.204536	-0.156109	-0.032771
0.161117	0.142389	0.029305
-0.204752	-0.155391	-0.032640
0.160901	0.142899	0.029406
-0.204376	-0.154389	-0.032449
0.160880	0.143364	0.029501
-0.203438	-0.153137	-0.032203
0.161027	0.143759	0.029583
-0.201973	-0.151664	-0.031908
0.161315	0.144062	0.029648
-0.200024	-0.150004	-0.031572
0.161716	0.144256	0.029692
-0.197640	-0.148194	-0.031202
0.162197	0.144322	0.029711
-0.194906	-0.146312	-0.030812
0.162779	0.144292	0.029712
-0.191926	-0.144432	-0.030419
0.163482	0.144198	0.029700
-0.188792	-0.142608	-0.030033
0.164308	0.144054	0.029680
-0.185583	-0.140886	-0.029665
0.165252	0.143876	0.029653
-0.182367	-0.139324	-0.029328
0.166329	0.143702	0.029627
-0.179245	-0.137962	-0.029029
0.167541	0.143548	0.029607
-0.176278	-0.136823	-0.028774
0.168875	0.143423	0.029593
-0.173516	-0.135922	-0.028567
0.170313	0.143336	0.029587
-0.171003	-0.135270	-0.028410
0.171841	0.143298	0.029591
-0.168774	-0.134871	-0.028305
0.173442	0.143319	0.029608
-0.166858	-0.134724	-0.028252
0.175099	0.143408	0.029639
-0.165289	-0.134810	-0.028247
0.176782	0.143563	0.029682
-0.164062	-0.135110	-0.028287
0.178464	0.143772	0.029737
-0.163165	-0.135599	-0.028367
0.180117	0.144030	0.029801
-0.162583	-0.136246	-0.028482
0.181712	0.144331	0.029874
-0.162297	-0.137023	-0.028624
0.183224	0.144670	0.029953
-0.162290	-0.137905	-0.028791
0.184637	0.145045	0.030039
-0.162543	-0.138868	-0.028976
0.185939	0.145456	0.030131
-0.163037	-0.139886	-0.029176
0.187114	0.145898	0.030229
-0.163750	-0.140939	-0.029385
0.188158	0.146372	0.030332
-0.164658	-0.142001	-0.029599
0.189060	0.146868	0.030438
-0.165736	-0.143054	-0.029814
0.189814	0.147384	0.030547
-0.166955	-0.144075	-0.030025
0.190412	0.147907	0.030656
-0.168288	-0.145047	-0.030228
0.190852	0.148432	0.030764
-0.169705	-0.145951	-0.030420
0.191126	0.148943	0.030869
-0.171178	-0.146774	-0.030598
0.191233	0.149432	0.030967
-0.172679	-0.147503	-0.030759
0.191170	0.149886	0.031057
-0.174179	-0.148127	-0.030900
0.190937	0.150292	0.031136
-0.175655	-0.148640	-0.031020
0.190533	0.150636	0.031201
-0.177083	-0.149034	-0.031117
0.189951	0.150907	0.031251
-0.178441	-0.149307	-0.031190
0.189206	0.151094	0.031282
-0.179708	-0.149455	-0.031237
0.188299	0.151184	0.031293
-0.180861	-0.149477	-0.031260
0.187237	0.151167	0.031281
-0.181883	-0.149373	-0.031256
0.186027	0.151035	0.031245
-0.182758	-0.149146	-0.031227
0.184680	0.150781	0.031183
-0.183472	-0.148800	-0.031173
0.183203	0.150399	0.031094
-0.184025	-0.148357	-0.031097
0.181629	0.149902	0.030982
-0.184425	-0.147838	-0.031004
0.179989	0.149306	0.030850
-0.184681	-0.147258	-0.030897
0.178311	0.148622	0.030699
-0.184800	-0.146637	-0.030779
0.176628	0.147868	0.030535
-0.184790	-0.145990	-0.030654
0.174962	0.147065	0.030361
-0.184670	-0.145343	-0.030527
0.173360	0.146241	0.030183
-0.184461	-0.144718	-0.030403
0.171855	0.145416	0.030005
-0.184176	-0.144129	-0.030284
0.170476	0.144607	0.029832
-0.183827	-0.143586	-0.030173
0.169246	0.143830	0.029667
-0.183423	-0.143100	-0.030071
0.168187	0.143102	0.029512
-0.182974	-0.142677	-0.029981
0.167314	0.142437	0.029372
-0.182488	-0.142320	-0.029903
0.166642	0.141847	0.029249
-0.181972	-0.142032	-0.029837
0.166178	0.141341	0.029144
-0.181430	-0.141811	-0.029785
0.165926	0.140930	0.029059
-0.180870	-0.141656	-0.029744
0.165889	0.140618	0.028997
-0.180296	-0.141565	-0.029716
0.166065	0.140413	0.028958
-0.179715	-0.141534	-0.029700
0.166450	0.140318	0.028942
-0.179132	-0.141560	-0.029694
0.167034	0.140335	0.028950
-0.178553	-0.141635	-0.029699
0.167806	0.140461	0.028982
-0.177982	-0.141755	-0.029713
0.168749	0.140695	0.029037
-0.177424	-0.141912	-0.029734
0.169846	0.141030	0.029114
-0.176885	-0.142101	-0.029762
0.171078	0.141461	0.029211
-0.176371	-0.142317	-0.029797
0.172423	0.141982	0.029326
-0.175890	-0.142556	-0.029836
0.173860	0.142582	0.029459
-0.175447	-0.142812	-0.029880
0.175363	0.143251	0.029606
-0.175046	-0.143078	-0.029927
0.176904	0.143975	0.029763
-0.174698	-0.143336	-0.029974
0.178442	0.144722	0.029926
-0.174383	-0.143571	-0.030016
0.179935	0.145466	0.030087
-0.174090	-0.143772	-0.030053
0.181349	0.146191	0.030245
-0.173820	-0.143938	-0.030084
0.182660	0.146883	0.030394
-0.173578	-0.144069	-0.030109
0.183848	0.147529	0.030534
-0.173367	-0.144165	-0.030128
0.184894	0.148117	0.030660
-0.173193	-0.144229	-0.030141
0.185783	0.148639	0.030772
-0.173061	-0.144263	-0.030149
0.186505	0.149084	0.030867
-0.172976	-0.144272	-0.030153
0.187051	0.149449	0.030945
-0.172942	-0.144260	-0.030154
0.187416	0.149728	0.031004
-0.172964	-0.144233	-0.030152
0.187601	0.149920	0.031043
-0.173045	-0.144195	-0.030149
0.187605	0.150025	0.031064
-0.173188	-0.144154	-0.030146
0.187441	0.150048	0.031067
-0.173399	-0.144117	-0.030144
0.187116	0.149991	0.031053
-0.173677	-0.144090	-0.030144
0.186646	0.149861	0.031023
-0.174022	-0.144076	-0.030147
0.186045	0.149664	0.030978
-0.174430	-0.144079	-0.030154
0.185327	0.149407	0.030920
-0.174896	-0.144099	-0.030164
0.184510	0.149097	0.030850
-0.175414	-0.144139	-0.030179
0.183612	0.148743	0.030771
-0.175975	-0.144198	-0.030197
0.182653	0.148352	0.030684
-0.176569	-0.144275	-0.030218
0.181651	0.147935	0.030592
-0.177186	-0.144367	-0.030243
0.180626	0.147501	0.030496
-0.177815	-0.144472	-0.030269
0.179597	0.147057	0.030398
-0.178443	-0.144586	-0.030298
0.178580	0.146612	0.030300
-0.179058	-0.144706	-0.030326
0.177595	0.146175	0.030203
-0.179648	-0.144825	-0.030355
0.176657	0.145754	0.030111
-0.180201	-0.144940	-0.030381
0.175778	0.145353	0.030023
-0.180704	-0.145046	-0.030406
0.174973	0.144980	0.029941
-0.181147	-0.145136	-0.030426
0.174251	0.144639	0.029867
-0.181521	-0.145207	-0.030442
0.173620	0.144333	0.029800
-0.181815	-0.145254	-0.030453
0.173087	0.144066	0.029742
-0.182024	-0.145274	-0.030457
0.172656	0.143845	0.029695
-0.182148	-0.145269	-0.030456
0.172337	0.143674	0.029658
-0.182189	-0.145241	-0.030449
0.172134	0.143555	0.029633
-0.182148	-0.145191	-0.030437
0.172047	0.143489	0.029620
-0.182026	-0.145119	-0.030421
0.172073	0.143473	0.029617
-0.181826	-0.145024	-0.030399
0.172209	0.143507	0.029626
-0.181551	-0.144909	-0.030373
0.172447	0.143585	0.029644
-0.181209	-0.144776	-0.030343
0.172778	0.143705	0.029672
-0.180805	-0.144626	-0.030309
0.173195	0.143862	0.029707
-0.180348	-0.144464	-0.030272
0.173684	0.144052	0.029750
-0.179847	-0.144292	-0.030233
0.174237	0.144268	0.029799
-0.179313	-0.144115	-0.030193
0.174841	0.144507	0.029852
