## Supplementary material for "Visualising joint force-velocity properties in musculoskeletal models": Code&Data: A03_FB_P04_s1_ctrqOutput.csv

-0.883067	-0.268006	-0.039267
-0.019414	-0.004703	-0.000668
-0.895070	-0.272904	-0.040023
-0.035406	-0.008527	-0.001181
-0.901966	-0.276149	-0.040559
-0.047703	-0.011298	-0.001525
-0.903787	-0.277803	-0.040875
-0.056494	-0.012932	-0.001694
-0.900289	-0.277898	-0.040970
-0.060976	-0.013409	-0.001688
-0.892512	-0.276536	-0.040855
-0.061549	-0.012705	-0.001510
-0.880397	-0.273810	-0.040539
-0.058338	-0.010869	-0.001167
-0.864358	-0.269825	-0.040036
-0.051553	-0.007976	-0.000674
-0.844871	-0.264710	-0.039363
-0.041481	-0.004121	-0.000044
-0.822461	-0.258610	-0.038540
-0.028478	0.000582	0.000705
-0.797684	-0.251671	-0.037588
-0.012951	0.005996	0.001551
-0.771110	-0.243968	-0.036536
0.004384	0.011902	0.002477
-0.742731	-0.235682	-0.035406
0.023266	0.018201	0.003461
-0.712679	-0.226995	-0.034221
0.042023	0.024639	0.004473
-0.681303	-0.218013	-0.033000
0.060201	0.031025	0.005485
-0.649239	-0.208884	-0.031763
0.077388	0.037189	0.006470
-0.617122	-0.199763	-0.030531
0.093224	0.042983	0.007403
-0.585562	-0.190807	-0.029322
0.107395	0.048274	0.008263
-0.555131	-0.182163	-0.028154
0.119638	0.052945	0.009029
-0.526349	-0.173968	-0.027044
0.129739	0.056901	0.009685
-0.499674	-0.166344	-0.026007
0.137537	0.060065	0.010215
-0.475493	-0.159398	-0.025057
0.142920	0.062380	0.010611
-0.454114	-0.153220	-0.024206
0.145825	0.063810	0.010865
-0.435769	-0.147880	-0.023464
0.146240	0.064340	0.010975
-0.420607	-0.143428	-0.022839
0.144199	0.063974	0.010941
-0.408699	-0.139897	-0.022336
0.139784	0.062736	0.010767
-0.400041	-0.137297	-0.021958
0.133117	0.060666	0.010459
-0.394560	-0.135619	-0.021706
0.124362	0.057820	0.010025
-0.392117	-0.134838	-0.021578
0.113721	0.054267	0.009478
-0.392516	-0.134908	-0.021568
0.101425	0.050088	0.008830
-0.395513	-0.135771	-0.021671
0.086044	0.045317	0.008091
-0.399083	-0.137216	-0.021872
0.071327	0.040045	0.007280
-0.406464	-0.139360	-0.022165
0.055783	0.034509	0.006411
-0.415489	-0.142085	-0.022539
0.039726	0.028769	0.005503
-0.425806	-0.145264	-0.022981
0.023471	0.022915	0.004573
-0.437052	-0.148784	-0.023475
0.005476	0.017019	0.003634
-0.446939	-0.152409	-0.024002
-0.010174	0.011091	0.002700
-0.458768	-0.156170	-0.024551
-0.025378	0.005412	0.001790
-0.470083	-0.159962	-0.025108
-0.039972	-0.000002	0.000916
-0.480605	-0.163644	-0.025655
-0.056398	-0.005348	0.000081
-0.487186	-0.166710	-0.026166
-0.068948	-0.010195	-0.000698
-0.495429	-0.169686	-0.026638
-0.080160	-0.014576	-0.001415
-0.504780	-0.172451	-0.027064
-0.090054	-0.018440	-0.002057
-0.509501	-0.174573	-0.027421
-0.095321	-0.021535	-0.002614
-0.515701	-0.176536	-0.027723
-0.098709	-0.023922	-0.003077
-0.517339	-0.177857	-0.027951
-0.103134	-0.025941	-0.003456
-0.517188	-0.178532	-0.028098
-0.108883	-0.027695	-0.003757
-0.515243	-0.178554	-0.028159
-0.111708	-0.028629	-0.003967
-0.505306	-0.177500	-0.028113
-0.113492	-0.029471	-0.004112
-0.500465	-0.176277	-0.027993
-0.110137	-0.029409	-0.004161
-0.493456	-0.174517	-0.027799
-0.105045	-0.028666	-0.004123
-0.484985	-0.172349	-0.027535
-0.101171	-0.027439	-0.004010
-0.472191	-0.169551	-0.027193
-0.092926	-0.025826	-0.003829
-0.461333	-0.166470	-0.026800
-0.083360	-0.023648	-0.003577
-0.455429	-0.163363	-0.026376
-0.070652	-0.020949	-0.003253
-0.438370	-0.159726	-0.025897
-0.058964	-0.017836	-0.002879
-0.425276	-0.156108	-0.025397
-0.046486	-0.014514	-0.002464
-0.411860	-0.152328	-0.024877
-0.033410	-0.011005	-0.002015
-0.398323	-0.148478	-0.024347
-0.019921	-0.007357	-0.001541
-0.384861	-0.144630	-0.023816
-0.006200	-0.003622	-0.001052
-0.371661	-0.140852	-0.023295
0.002883	-0.000322	-0.000576
-0.353824	-0.136595	-0.022757
0.016535	0.003225	-0.000101
-0.341419	-0.132922	-0.022261
0.029751	0.006733	0.000368
-0.329563	-0.129480	-0.021795
0.038239	0.009814	0.000801
-0.313977	-0.125835	-0.021333
0.050279	0.012768	0.001206
-0.307436	-0.122945	-0.020938
0.065560	0.015974	0.001605
-0.302638	-0.120885	-0.020616
0.080954	0.019352	0.001999
-0.298811	-0.119295	-0.020361
0.095509	0.022576	0.002372
-0.295208	-0.117967	-0.020164
0.105115	0.025406	0.002705
-0.289431	-0.116939	-0.020019
0.117377	0.027802	0.002997
-0.283792	-0.116027	-0.019922
0.120861	0.029627	0.003230
-0.275668	-0.115148	-0.019853
0.120599	0.030126	0.003367
-0.271831	-0.114406	-0.019819
0.126058	0.031087	0.003491
-0.268910	-0.114109	-0.019835
0.130840	0.031906	0.003582
-0.270391	-0.114250	-0.019906
0.138764	0.032824	0.003660
-0.269042	-0.114889	-0.020028
0.132854	0.032820	0.003667
-0.258230	-0.114577	-0.020113
0.130739	0.032234	0.003616
-0.256998	-0.114696	-0.020235
0.132293	0.031792	0.003555
-0.250884	-0.114769	-0.020360
0.134965	0.031570	0.003486
-0.255461	-0.115719	-0.020547
0.141549	0.031745	0.003440
-0.264859	-0.117433	-0.020795
0.149329	0.032608	0.003445
-0.268573	-0.119707	-0.021088
0.149474	0.033122	0.003443
-0.259861	-0.120357	-0.021299
0.146366	0.032394	0.003379
-0.258109	-0.120656	-0.021486
0.152977	0.032429	0.003360
-0.269907	-0.122068	-0.021738
0.167821	0.033622	0.003429
-0.288299	-0.125078	-0.022089
0.183334	0.035850	0.003600
-0.289930	-0.127269	-0.022400
0.191586	0.038001	0.003799
-0.291621	-0.129687	-0.022720
0.188327	0.039471	0.003988
-0.279192	-0.129753	-0.022899
0.176928	0.039134	0.004084
-0.268389	-0.128653	-0.022971
0.179057	0.039851	0.004229
-0.262546	-0.128460	-0.023048
0.181083	0.040555	0.004387
-0.255014	-0.127761	-0.023065
0.172628	0.039805	0.004476
-0.233554	-0.125297	-0.022931
0.166781	0.039872	0.004580
-0.238849	-0.124214	-0.022837
0.194675	0.043197	0.004898
-0.246217	-0.125366	-0.022857
0.200388	0.045504	0.005209
-0.242259	-0.123433	-0.022715
0.210408	0.047586	0.005529
-0.221020	-0.121106	-0.022501
0.211757	0.048971	0.005806
-0.204040	-0.118819	-0.022257
0.211206	0.050255	0.006076
-0.210368	-0.117918	-0.022072
0.232741	0.053615	0.006494
-0.229490	-0.118497	-0.021988
0.245353	0.057707	0.006994
-0.237566	-0.118254	-0.021871
0.268340	0.062158	0.007560
-0.238365	-0.119118	-0.021820
0.309806	0.069673	0.008354
-0.248693	-0.120019	-0.021840
0.353796	0.077360	0.009228
-0.249953	-0.121863	-0.021949
0.358224	0.082634	0.010000
-0.274306	-0.124134	-0.022130
0.403315	0.091579	0.011041
-0.262465	-0.124960	-0.022265
0.422207	0.097767	0.011955
-0.273537	-0.126926	-0.022494
0.451450	0.104938	0.012952
-0.299182	-0.130484	-0.022860
0.455686	0.110580	0.013888
-0.278735	-0.129598	-0.022974
0.476365	0.116367	0.014819
-0.296367	-0.132053	-0.023288
0.494986	0.122464	0.015769
-0.256110	-0.129766	-0.023328
0.454654	0.122892	0.016325
-0.231227	-0.126456	-0.023245
0.475413	0.126052	0.016977
-0.217685	-0.124581	-0.023200
0.475156	0.128184	0.017504
-0.200392	-0.122857	-0.023131
0.487709	0.131601	0.018061
-0.200470	-0.122489	-0.023141
0.498651	0.134450	0.018572
-0.189823	-0.121051	-0.023092
0.498133	0.136287	0.018988
-0.195272	-0.121336	-0.023129
0.512260	0.139317	0.019461
-0.215328	-0.123409	-0.023291
0.520167	0.142505	0.019953
-0.204332	-0.122899	-0.023335
0.533200	0.145711	0.020439
-0.214120	-0.125001	-0.023536
0.549293	0.150127	0.021007
-0.218131	-0.126615	-0.023760
0.530575	0.150966	0.021385
-0.182638	-0.123513	-0.023696
0.533313	0.151493	0.021688
-0.207514	-0.125119	-0.023865
0.566159	0.156577	0.022237
-0.223357	-0.127839	-0.024139
0.578974	0.160393	0.022767
-0.232111	-0.130878	-0.024469
0.594648	0.164567	0.023355
-0.230317	-0.132358	-0.024748
0.591421	0.167364	0.023869
-0.218967	-0.132581	-0.024959
0.586056	0.168287	0.024277
-0.206582	-0.131141	-0.025041
0.579730	0.168870	0.024607
-0.196416	-0.130593	-0.025106
0.566118	0.168444	0.024844
-0.173024	-0.127414	-0.024970
0.567816	0.168512	0.025044
-0.180734	-0.127254	-0.024944
0.568094	0.169120	0.025259
-0.177798	-0.126122	-0.024845
0.577626	0.170858	0.025527
-0.200477	-0.128356	-0.024925
0.592098	0.174287	0.025941
-0.193944	-0.128231	-0.024920
0.596516	0.176849	0.026334
-0.183628	-0.127499	-0.024875
0.575804	0.176097	0.026551
-0.188564	-0.126750	-0.024791
0.597411	0.178934	0.026959
-0.211944	-0.129006	-0.024871
0.619499	0.183896	0.027531
-0.214640	-0.130304	-0.024951
0.623660	0.186698	0.028051
-0.215506	-0.130577	-0.024987
0.627717	0.190224	0.028617
-0.209224	-0.129890	-0.024969
0.638157	0.192995	0.029165
-0.205175	-0.129035	-0.024925
0.640683	0.195570	0.029686
-0.192545	-0.127567	-0.024814
0.627216	0.195920	0.030069
-0.176872	-0.124706	-0.024572
0.639068	0.198172	0.030512
-0.175872	-0.123241	-0.024373
0.628357	0.198927	0.030858
-0.162897	-0.120655	-0.024073
0.642236	0.201270	0.031272
-0.174362	-0.120543	-0.023899
0.665880	0.205798	0.031828
-0.175395	-0.120240	-0.023757
0.678312	0.209560	0.032386
-0.172762	-0.119878	-0.023634
0.679973	0.211964	0.032892
-0.184356	-0.120257	-0.023562
0.686532	0.215427	0.033467
-0.177725	-0.119414	-0.023437
0.697764	0.218866	0.034052
-0.173334	-0.118580	-0.023322
0.706737	0.221953	0.034621
-0.170381	-0.117818	-0.023212
0.714759	0.225091	0.035187
-0.178120	-0.118251	-0.023177
0.717673	0.227697	0.035736
-0.170688	-0.117063	-0.023058
0.725943	0.230726	0.036289
-0.168585	-0.116779	-0.022983
0.728637	0.233085	0.036802
-0.168905	-0.116408	-0.022907
0.738133	0.236122	0.037344
-0.174584	-0.116650	-0.022879
0.752637	0.239698	0.037925
-0.174240	-0.117032	-0.022880
0.751327	0.241959	0.038437
-0.174933	-0.117081	-0.022870
0.757496	0.244661	0.038963
-0.164927	-0.116218	-0.022810
0.758179	0.246292	0.039410
-0.161634	-0.115601	-0.022749
0.764700	0.248496	0.039863
-0.156722	-0.115100	-0.022690
0.766853	0.250146	0.040268
-0.152766	-0.114689	-0.022629
0.764819	0.251190	0.040619
-0.146440	-0.113845	-0.022531
0.770030	0.252694	0.040971
-0.145233	-0.113676	-0.022465
0.771942	0.253959	0.041298
-0.138400	-0.112991	-0.022369
0.769825	0.254514	0.041568
-0.135238	-0.112188	-0.022254
0.773716	0.255486	0.041841
-0.140329	-0.111980	-0.022175
0.786149	0.257419	0.042169
-0.143989	-0.112023	-0.022129
0.791399	0.258948	0.042482
-0.143376	-0.111773	-0.022077
0.792437	0.260078	0.042771
-0.138475	-0.110899	-0.021990
0.789920	0.260687	0.043013
-0.135295	-0.109780	-0.021875
0.784586	0.260910	0.043209
-0.131910	-0.108428	-0.021727
0.779241	0.260947	0.043368
-0.129973	-0.107007	-0.021553
0.772941	0.260810	0.043494
-0.128339	-0.105601	-0.021358
0.763785	0.260435	0.043582
-0.128937	-0.104161	-0.021142
0.753581	0.259881	0.043642
-0.131073	-0.102737	-0.020909
0.745850	0.259340	0.043689
-0.135587	-0.101561	-0.020677
0.737319	0.258960	0.043735
-0.143562	-0.100720	-0.020458
0.730694	0.258687	0.043790
-0.152716	-0.100183	-0.020258
0.723267	0.258652	0.043864
-0.165380	-0.099970	-0.020084
0.711075	0.258214	0.043927
-0.166842	-0.098991	-0.019862
0.700125	0.257722	0.043981
-0.181483	-0.098746	-0.019680
0.692259	0.257543	0.044064
-0.185178	-0.098032	-0.019470
0.679160	0.256694	0.044108
-0.194577	-0.097288	-0.019252
0.669655	0.256046	0.044160
-0.204975	-0.096703	-0.019035
0.659618	0.255658	0.044223
-0.208467	-0.095894	-0.018801
0.639559	0.254201	0.044219
-0.210034	-0.094440	-0.018510
0.628707	0.253105	0.044219
-0.221711	-0.093876	-0.018257
0.625075	0.252707	0.044264
-0.227124	-0.093026	-0.017992
0.613340	0.252110	0.044291
-0.238919	-0.092709	-0.017763
0.607511	0.251576	0.044339
-0.246938	-0.092222	-0.017531
0.600085	0.251186	0.044395
-0.245431	-0.091054	-0.017260
0.595812	0.251002	0.044459
-0.266195	-0.091609	-0.017105
0.589859	0.251076	0.044559
-0.260009	-0.090314	-0.016856
0.577546	0.250113	0.044590
-0.258476	-0.088803	-0.016580
0.558164	0.248084	0.044530
-0.258693	-0.086939	-0.016254
0.563598	0.248048	0.044562
-0.268041	-0.086862	-0.016032
0.563844	0.248194	0.044616
-0.260424	-0.085079	-0.015744
0.551387	0.246555	0.044563
-0.259098	-0.083634	-0.015447
0.551278	0.246450	0.044564
-0.269776	-0.083459	-0.015240
0.544783	0.245930	0.044558
-0.269705	-0.082333	-0.014996
0.555579	0.246657	0.044634
-0.269231	-0.081638	-0.014806
0.549626	0.246490	0.044656
-0.276359	-0.081653	-0.014669
0.552822	0.246931	0.044728
-0.280976	-0.081957	-0.014574
0.557460	0.247351	0.044817
-0.291902	-0.082544	-0.014531
0.569364	0.249051	0.044996
-0.307188	-0.084419	-0.014610
0.567917	0.250048	0.045171
-0.305761	-0.085475	-0.014665
0.558955	0.250137	0.045289
-0.293037	-0.083897	-0.014583
0.549771	0.248798	0.045296
-0.277590	-0.081734	-0.014420
0.545012	0.247056	0.045217
-0.281758	-0.081490	-0.014320
0.543631	0.246517	0.045172
-0.290961	-0.082122	-0.014280
0.548784	0.246791	0.045183
-0.303980	-0.083076	-0.014303
0.545345	0.246624	0.045191
-0.300653	-0.083637	-0.014308
0.526800	0.244537	0.045078
-0.293195	-0.082297	-0.014192
0.530843	0.243903	0.045010
-0.298917	-0.082597	-0.014159
0.511070	0.240954	0.044797
-0.308295	-0.083039	-0.014108
0.503777	0.239156	0.044631
-0.292176	-0.081083	-0.013921
0.470909	0.234692	0.044255
-0.281351	-0.079480	-0.013666
0.463231	0.232126	0.043927
-0.284192	-0.078492	-0.013441
0.459763	0.230267	0.043626
-0.289064	-0.078253	-0.013268
0.446714	0.227084	0.043267
-10.395960	-1.584611	-0.099089
-9.789929	-1.168146	-0.013998
-19.225797	-3.038466	-0.181031
-19.830798	-2.726905	-0.087628
-27.033680	-4.357776	-0.257253
-28.810050	-4.309726	-0.176387
-33.837231	-5.541828	-0.318133
-35.678796	-5.614916	-0.267584
-38.105280	-6.167548	-0.359022
-36.193217	-5.430273	-0.319157
-32.137450	-4.727130	-0.321761
-29.965710	-4.331741	-0.305372
-27.193240	-3.744308	-0.273377
-24.821033	-3.271619	-0.249725
-22.409367	-2.788763	-0.231595
-20.068576	-2.299757	-0.200920
-17.732868	-1.814870	-0.162945
-15.485864	-1.361287	-0.129289
-13.244299	-0.903478	-0.089767
-11.082001	-0.477124	-0.054679
-8.971842	-0.064611	-0.019861
-6.950541	0.325564	0.014740
-5.065212	0.643573	0.033716
-3.228217	0.963740	0.057523
-1.518397	1.236511	0.073593
0.170419	1.535157	0.100883
1.674898	1.759598	0.113052
3.182572	2.052052	0.146084
4.483338	2.235146	0.153221
5.887286	2.519643	0.190716
6.996950	2.658779	0.194322
8.283352	2.928849	0.233892
9.219990	3.034807	0.236238
10.371872	3.276897	0.274144
11.159056	3.357140	0.277056
12.139881	3.554255	0.309816
12.790466	3.613222	0.313939
13.577190	3.757501	0.339649
14.072785	3.792166	0.344060
14.673597	3.888312	0.362708
15.021669	3.894598	0.365530
15.440773	3.942433	0.377410
15.657231	3.923226	0.377441
15.872860	3.919337	0.382071
15.954476	3.871088	0.378511
15.991736	3.820549	0.375925
15.965985	3.746887	0.368456
15.840953	3.650327	0.358392
15.666181	3.541055	0.346088
15.399068	3.407729	0.329956
15.134033	3.272915	0.312690
14.742075	3.104095	0.290413
14.349280	2.936052	0.268104
13.853742	2.737930	0.240704
13.388943	2.549764	0.214358
12.806598	2.326549	0.182282
12.254576	2.114689	0.151988
11.615770	1.874921	0.116700
11.000573	1.645430	0.083023
10.334403	1.396692	0.042238
9.671402	1.152058	0.003608
8.991028	0.896342	-0.037611
8.356221	0.664647	-0.073473
7.667745	0.407363	-0.114161
7.045525	0.174679	-0.150276
6.388210	-0.075853	-0.189751
5.798827	-0.300426	-0.224478
5.204292	-0.532186	-0.260968
4.650078	-0.748885	-0.294643
4.130057	-0.957422	-0.327296
3.637655	-1.157114	-0.358462
3.161349	-1.342118	-0.387218
2.741942	-1.506127	-0.412849
2.325523	-1.663591	-0.436984
1.933321	-1.803812	-0.457474
1.532972	-1.939109	-0.476460
1.166459	-2.054409	-0.491257
0.798320	-2.164328	-0.504525
0.457012	-2.255846	-0.513783
0.126508	-2.338507	-0.520983
-0.189572	-2.408630	-0.525214
-0.490290	-2.467809	-0.526922
-0.774195	-2.516086	-0.526121
-1.048056	-2.553793	-0.522829
-1.288108	-2.576878	-0.516677
-1.519711	-2.592336	-0.508619
-1.720875	-2.594132	-0.497902
-1.915045	-2.589922	-0.485679
-2.074274	-2.571875	-0.470925
-2.227930	-2.549504	-0.455081
-2.348625	-2.514766	-0.437083
-2.457389	-2.475231	-0.418200
-2.543607	-2.427537	-0.397800
-2.614931	-2.373922	-0.376459
-2.669950	-2.315310	-0.354349
-2.705796	-2.255009	-0.332425
-2.732211	-2.191313	-0.310228
-2.723115	-2.116972	-0.286987
-2.726800	-2.044223	-0.264358
-2.695088	-1.958372	-0.240161
-2.658582	-1.872934	-0.216993
-2.606217	-1.779610	-0.192685
-2.550725	-1.686264	-0.169245
-2.469187	-1.584046	-0.144864
-2.387995	-1.482186	-0.121115
-2.293217	-1.376240	-0.097371
-2.196518	-1.269699	-0.073963
-2.081753	-1.157999	-0.050305
-1.965728	-1.047946	-0.027609
-1.839454	-0.934039	-0.004682
-1.720569	-0.824218	0.016935
-1.583039	-0.709073	0.038931
-1.464976	-0.602384	0.058918
-1.317023	-0.487474	0.079707
-1.195728	-0.383698	0.098160
-1.048209	-0.273461	0.117184
-0.920109	-0.172998	0.134047
-0.782496	-0.069566	0.151158
-0.667636	0.022111	0.165669
-0.522826	0.121355	0.181166
-0.417710	0.203982	0.193528
-0.292051	0.293068	0.206771
-0.181933	0.370436	0.217262
-0.075648	0.446786	0.227788
0.025625	0.516295	0.236405
0.118051	0.581405	0.244279
0.221341	0.644142	0.251104
0.288041	0.694685	0.256078
0.382279	0.748506	0.261067
0.430370	0.786015	0.263265
0.522614	0.832773	0.266655
0.541431	0.854718	0.266008
0.616746	0.891223	0.267538
0.632197	0.903632	0.264797
0.692014	0.929608	0.264459
0.688614	0.930733	0.259747
0.729309	0.945294	0.257458
0.719634	0.938156	0.251243
0.746485	0.943139	0.247343
0.723101	0.927307	0.239774
0.734598	0.922716	0.234415
0.701100	0.899685	0.225796
0.700165	0.887217	0.219288
0.659375	0.858472	0.209941
0.645312	0.838831	0.202482
0.600353	0.806006	0.192740
0.573609	0.779966	0.184490
0.524304	0.744293	0.174613
0.482870	0.712384	0.165710
0.436405	0.676540	0.156111
0.388547	0.641205	0.146896
0.339023	0.604473	0.137513
0.289158	0.567873	0.128335
0.236260	0.530294	0.118971
0.189456	0.495413	0.110097
0.137029	0.459238	0.101171
0.090898	0.424771	0.092443
0.037583	0.387755	0.083371
-0.007355	0.353026	0.074905
-0.058948	0.316464	0.066188
-0.097788	0.282652	0.057904
-0.147741	0.245043	0.049056
-0.182768	0.212107	0.041048
-0.227952	0.175358	0.032427
-0.261900	0.142563	0.024563
-0.302214	0.107259	0.016298
-0.332978	0.075593	0.008761
-0.366221	0.042680	0.001036
-0.394318	0.012194	-0.006149
-0.423455	-0.018971	-0.013446
-0.447656	-0.048106	-0.020301
-0.471369	-0.077073	-0.027064
-0.491888	-0.104058	-0.033348
-0.508678	-0.129813	-0.039354
-0.522934	-0.153775	-0.044912
-0.535222	-0.176554	-0.050169
-0.543591	-0.197328	-0.054966
-0.550406	-0.216778	-0.059413
-0.552385	-0.233968	-0.063372
-0.553030	-0.249835	-0.066978
-0.550003	-0.263555	-0.070095
-0.545048	-0.275805	-0.072849
-0.536304	-0.285883	-0.075118
-0.526412	-0.294549	-0.077020
-0.512601	-0.300989	-0.078444
-0.498103	-0.306151	-0.079522
-0.479460	-0.309087	-0.080126
-0.459482	-0.310675	-0.080407
-0.437379	-0.310354	-0.080244
-0.413708	-0.308692	-0.079770
-0.389059	-0.305400	-0.078902
-0.360066	-0.300402	-0.077715
-0.333078	-0.294481	-0.076228
-0.302158	-0.286737	-0.074394
-0.272298	-0.278251	-0.072342
-0.239658	-0.268153	-0.069969
-0.207518	-0.257400	-0.067423
-0.175600	-0.245538	-0.064610
-0.140843	-0.232640	-0.061624
-0.108115	-0.219385	-0.058485
-0.073969	-0.205019	-0.055141
-0.041251	-0.190525	-0.051742
-0.007863	-0.175139	-0.048162
0.024555	-0.159765	-0.044573
0.055421	-0.144019	-0.040870
0.087325	-0.127889	-0.037131
0.117059	-0.111920	-0.033392
0.145378	-0.095840	-0.029616
0.173548	-0.079865	-0.025881
0.199650	-0.064047	-0.022158
0.223275	-0.048687	-0.018509
0.247896	-0.033177	-0.014875
0.268395	-0.018539	-0.011369
0.289874	-0.003756	-0.007888
0.305790	0.009683	-0.004608
0.323050	0.023621	-0.001247
0.336770	0.036272	0.001865
0.348883	0.049034	0.005043
0.360069	0.060990	0.008024
0.368337	0.072364	0.010929
0.375015	0.082968	0.013656
0.378105	0.092618	0.016231
0.383737	0.102322	0.018714
0.382436	0.110107	0.020899
0.383174	0.118137	0.023056
0.380240	0.124565	0.024891
0.375946	0.130599	0.026647
0.369463	0.135386	0.028118
0.362898	0.139759	0.029472
0.353859	0.142900	0.030561
0.344242	0.145547	0.031520
0.332661	0.147080	0.032229
0.319831	0.147936	0.032786
0.305596	0.147871	0.033123
0.290271	0.147117	0.033301
0.274151	0.145596	0.033284
0.256191	0.143221	0.033092
0.238547	0.140375	0.032751
0.219019	0.136618	0.032221
0.200277	0.132557	0.031580
0.179463	0.127568	0.030749
0.159113	0.122352	0.029833
0.137748	0.116378	0.028744
0.117099	0.110248	0.027588
0.094523	0.103328	0.026278
0.074606	0.096584	0.024933
0.051506	0.088884	0.023428
0.031850	0.081655	0.021943
0.009757	0.073489	0.020289
-0.009762	0.065864	0.018697
-0.030965	0.057427	0.016944
-0.049622	0.049617	0.015281
-0.069946	0.041060	0.013473
-0.086478	0.033323	0.011778
-0.105870	0.024765	0.009950
-0.120877	0.017254	0.008266
-0.137761	0.008968	0.006452
-0.151478	0.001718	0.004812
-0.165351	-0.006050	0.003052
-0.177571	-0.013039	0.001463
-0.189134	-0.020254	-0.000204
-0.199181	-0.026753	-0.001716
-0.208102	-0.033363	-0.003293
-0.216311	-0.039331	-0.004714
-0.222422	-0.045173	-0.006157
-0.227623	-0.050490	-0.007463
-0.232635	-0.055717	-0.008758
-0.234647	-0.060138	-0.009912
-0.237028	-0.064562	-0.011048
-0.237057	-0.068159	-0.012033
-0.236409	-0.071625	-0.012991
-0.235035	-0.074478	-0.013803
-0.232168	-0.076995	-0.014567
-0.228102	-0.078891	-0.015195
-0.223163	-0.080487	-0.015764
-0.217496	-0.081535	-0.016204
-0.210812	-0.082222	-0.016576
-0.202911	-0.082320	-0.016826
-0.195345	-0.082231	-0.017010
-0.185371	-0.081380	-0.017067
-0.176947	-0.080571	-0.017076
-0.165037	-0.078815	-0.016943
-0.155305	-0.077263	-0.016788
-0.142805	-0.074799	-0.016481
-0.131761	-0.072530	-0.016171
-0.118886	-0.069454	-0.015709
-0.106634	-0.066530	-0.015254
-0.093247	-0.062907	-0.014657
-0.080838	-0.059482	-0.014076
-0.067101	-0.055384	-0.013361
-0.054560	-0.051551	-0.012673
-0.040420	-0.047057	-0.011861
-0.028427	-0.042966	-0.011090
-0.014387	-0.038179	-0.010198
-0.002819	-0.033893	-0.009366
0.011132	-0.028915	-0.008415
0.021760	-0.024587	-0.007544
0.035173	-0.019496	-0.006555
0.045012	-0.015207	-0.005667
0.057862	-0.010105	-0.004659
0.066303	-0.005980	-0.003777
0.078113	-0.000969	-0.002768
0.085509	0.002947	-0.001910
0.095911	0.007761	-0.000919
0.102100	0.011404	-0.000102
0.111207	0.015947	0.000852
0.115882	0.019262	0.001624
0.123478	0.023448	0.002526
0.127147	0.026415	0.003232
0.132848	0.030137	0.004065
0.135270	0.032725	0.004696
0.139029	0.035946	0.005448
0.140404	0.038120	0.006001
0.142746	0.040820	0.006659
0.141918	0.042426	0.007120
0.143264	0.044661	0.007681
0.141577	0.045787	0.008043
0.140868	0.047402	0.008498
0.138069	0.048040	0.008760
0.136033	0.049084	0.009105
0.131993	0.049203	0.009266
0.128342	0.049655	0.009498
0.124058	0.049383	0.009561
0.118919	0.049227	0.009679
0.113847	0.048531	0.009649
0.107928	0.047864	0.009657
0.101619	0.046692	0.009535
0.095408	0.045616	0.009442
0.088242	0.044022	0.009232
0.081659	0.042574	0.009048
0.073537	0.040556	0.008755
0.066939	0.038822	0.008492
0.058269	0.036456	0.008122
0.051203	0.034424	0.007791
0.042688	0.031827	0.007356
0.035384	0.029569	0.006967
0.026847	0.026775	0.006478
0.019500	0.024334	0.006041
0.011079	0.021411	0.005512
0.004058	0.018872	0.005040
-0.004085	0.015875	0.004481
-0.010948	0.013277	0.003986
-0.018572	0.010275	0.003410
-0.025026	0.007683	0.002903
-0.032080	0.004730	0.002323
-0.038130	0.002187	0.001815
-0.044356	-0.000643	0.001242
-0.049817	-0.003091	0.000743
-0.055275	-0.005765	0.000189
-0.059951	-0.008065	-0.000290
-0.064517	-0.010538	-0.000819
-0.068494	-0.012660	-0.001272
-0.072308	-0.014909	-0.001764
-0.075272	-0.016784	-0.002180
-0.078114	-0.018776	-0.002629
-0.080415	-0.020424	-0.003003
-0.082246	-0.022111	-0.003401
-0.083552	-0.023476	-0.003727
-0.084677	-0.024883	-0.004072
-0.085007	-0.025931	-0.004343
-0.085388	-0.027040	-0.004630
-0.084584	-0.027743	-0.004842
-0.084456	-0.028578	-0.005071
-0.082433	-0.028909	-0.005220
-0.081828	-0.029476	-0.005391
-0.079064	-0.029473	-0.005476
-0.077543	-0.029725	-0.005587
-0.074401	-0.029441	-0.005610
-0.072086	-0.029377	-0.005661
-0.068416	-0.028818	-0.005626
-0.065533	-0.028466	-0.005619
-0.061152	-0.027619	-0.005527
-0.058010	-0.027040	-0.005467
-0.053165	-0.025933	-0.005321
-0.049670	-0.025136	-0.005213
-0.044516	-0.023809	-0.005018
-0.040713	-0.022812	-0.004866
-0.035319	-0.021299	-0.004628
-0.031412	-0.020148	-0.004439
-0.025773	-0.018469	-0.004163
-0.021868	-0.017201	-0.003943
-0.016189	-0.015395	-0.003635
-0.012347	-0.014050	-0.003391
-0.006728	-0.012157	-0.003060
-0.002886	-0.010748	-0.002798
0.002411	-0.008831	-0.002450
0.006054	-0.007395	-0.002177
0.011267	-0.005457	-0.001819
0.014507	-0.004049	-0.001542
0.019435	-0.002129	-0.001181
0.022320	-0.000776	-0.000907
0.026772	0.001084	-0.000549
0.029441	0.002378	-0.000283
0.033232	0.004127	0.000063
0.035605	0.005342	0.000317
0.038869	0.006963	0.000647
0.040754	0.008061	0.000883
0.043470	0.009538	0.001191
0.044862	0.010496	0.001405
0.046904	0.011804	0.001686
0.048023	0.012634	0.001875
0.049246	0.013726	0.002123
0.049976	0.014418	0.002286
0.050663	0.015311	0.002500
0.050830	0.015826	0.002631
0.050897	0.016512	0.002809
0.050798	0.016874	0.002909
0.050202	0.017338	0.003048
0.049707	0.017533	0.003116
0.048578	0.017782	0.003215
0.047487	0.017791	0.003249
0.046125	0.017867	0.003312
0.044603	0.017695	0.003312
0.042728	0.017576	0.003337
0.040904	0.017248	0.003305
0.038752	0.016957	0.003295
0.036645	0.016483	0.003233
0.034149	0.016027	0.003189
0.031916	0.015429	0.003100
0.029073	0.014817	0.003024
0.026633	0.014104	0.002910
0.023671	0.013370	0.002807
0.021142	0.012565	0.002671
0.018040	0.011723	0.002544
0.015471	0.010845	0.002390
0.012296	0.009918	0.002242
0.009738	0.008985	0.002074
0.006598	0.008004	0.001910
0.004090	0.007033	0.001731
0.000992	0.006012	0.001555
-0.001345	0.005036	0.001370
-0.004386	0.003990	0.001185
-0.006581	0.003025	0.000998
-0.009456	0.001983	0.000809
-0.011371	0.001054	0.000623
-0.014142	0.000022	0.000434
-0.015732	-0.000848	0.000254
-0.018324	-0.001852	0.000068
-0.019631	-0.002650	-0.000103
-0.021928	-0.003600	-0.000283
-0.022888	-0.004312	-0.000441
-0.024908	-0.005197	-0.000612
-0.025667	-0.005825	-0.000755
-0.027288	-0.006616	-0.000913
-0.027731	-0.007149	-0.001040
-0.029063	-0.007849	-0.001183
-0.029119	-0.008267	-0.001290
-0.030191	-0.008874	-0.001417
-0.029869	-0.009170	-0.001503
-0.030649	-0.009675	-0.001612
-0.030077	-0.009856	-0.001677
-0.030436	-0.010243	-0.001765
-0.029645	-0.010316	-0.001809
-0.029703	-0.010589	-0.001877
-0.028608	-0.010545	-0.001899
-0.028396	-0.010707	-0.001946
-0.027123	-0.010560	-0.001947
-0.026572	-0.010606	-0.001973
-0.025146	-0.010363	-0.001954
-0.024295	-0.010297	-0.001960
-0.022604	-0.009953	-0.001920
-0.021790	-0.009817	-0.001909
-0.019873	-0.009372	-0.001850
-0.018825	-0.009150	-0.001822
-0.016852	-0.008631	-0.001746
-0.015638	-0.008333	-0.001703
-0.013700	-0.007760	-0.001613
-0.012235	-0.007380	-0.001555
-0.010415	-0.006776	-0.001454
-0.008775	-0.006324	-0.001382
-0.006995	-0.005695	-0.001273
-0.005340	-0.005197	-0.001191
-0.003587	-0.004547	-0.001074
-0.001981	-0.004021	-0.000985
-0.000252	-0.003358	-0.000863
0.001296	-0.002819	-0.000768
0.002918	-0.002157	-0.000645
0.004379	-0.001616	-0.000547
0.005901	-0.000967	-0.000424
0.007257	-0.000437	-0.000326
0.008657	0.000192	-0.000204
0.009799	0.000693	-0.000108
0.011142	0.001298	0.000010
0.012065	0.001756	0.000101
0.013226	0.002326	0.000214
0.014018	0.002740	0.000299
0.014974	0.003260	0.000405
0.015560	0.003622	0.000481
0.016402	0.004093	0.000579
0.016686	0.004387	0.000645
0.017434	0.004810	0.000733
0.017461	0.005031	0.000788
0.018028	0.005395	0.000866
0.017859	0.005545	0.000909
0.018266	0.005850	0.000976
0.017844	0.005921	0.001006
0.018152	0.006173	0.001062
0.017508	0.006164	0.001078
0.017595	0.006348	0.001122
0.016892	0.006281	0.001126
0.016786	0.006396	0.001158
0.015901	0.006260	0.001148
0.015672	0.006314	0.001168
0.014677	0.006118	0.001147
0.014311	0.006113	0.001156
0.013177	0.005856	0.001122
0.012714	0.005798	0.001121
0.011502	0.005491	0.001077
0.010964	0.005386	0.001065
0.009637	0.005028	0.001011
0.009076	0.004888	0.000991
0.007687	0.004487	0.000928
0.007102	0.004316	0.000901
0.005651	0.003879	0.000830
0.005078	0.003687	0.000798
0.003599	0.003221	0.000720
0.003037	0.003013	0.000683
0.001579	0.002528	0.000601
0.001044	0.002312	0.000561
-0.000394	0.001815	0.000475
-0.000883	0.001599	0.000433
-0.002279	0.001098	0.000345
-0.002693	0.000888	0.000303
-0.004046	0.000389	0.000214
-0.004359	0.000194	0.000173
-0.005647	-0.000296	0.000084
-0.005875	-0.000471	0.000046
-0.007072	-0.000945	-0.000041
-0.007165	-0.001093	-0.000076
-0.008295	-0.001548	-0.000160
-0.008285	-0.001665	-0.000190
-0.009298	-0.002093	-0.000271
-0.009175	-0.002176	-0.000296
-0.010077	-0.002574	-0.000371
-0.009837	-0.002619	-0.000390
-0.010595	-0.002980	-0.000460
-0.010282	-0.002990	-0.000472
-0.010875	-0.003308	-0.000535
-0.010516	-0.003286	-0.000540
-0.010973	-0.003559	-0.000596
-0.010503	-0.003500	-0.000595
-0.010824	-0.003728	-0.000643
-0.010254	-0.003630	-0.000634
-0.010482	-0.003818	-0.000675
-0.009824	-0.003682	-0.000659
-0.009959	-0.003830	-0.000693
-0.009220	-0.003657	-0.000670
-0.009252	-0.003766	-0.000696
-0.008463	-0.003560	-0.000666
-0.008397	-0.003630	-0.000685
-0.007559	-0.003395	-0.000649
-0.007412	-0.003429	-0.000662
-0.006556	-0.003170	-0.000620
-0.006329	-0.003171	-0.000626
-0.005459	-0.002890	-0.000580
-0.005174	-0.002862	-0.000580
-0.004301	-0.002565	-0.000529
-0.003974	-0.002511	-0.000524
-0.003102	-0.002202	-0.000471
-0.002759	-0.002130	-0.000461
-0.001880	-0.001809	-0.000405
-0.001561	-0.001726	-0.000393
-0.000680	-0.001397	-0.000334
-0.000368	-0.001306	-0.000319
0.000488	-0.000975	-0.000259
0.000758	-0.000882	-0.000243
