## Supplementary material for "Visualising joint force-velocity properties in musculoskeletal models": Code&Data: A03_FB_P04_s2_ctrqOutput.csv

0.330229	0.249307	0.048824
0.009997	0.010082	0.001860
0.333075	0.249149	0.048901
0.018557	0.018291	0.003444
0.334281	0.248340	0.048775
0.025594	0.024921	0.004760
0.333835	0.246614	0.048432
0.031066	0.030113	0.005812
0.331758	0.243866	0.047870
0.034977	0.033953	0.006604
0.328104	0.240083	0.047095
0.037372	0.036512	0.007143
0.322960	0.235306	0.046118
0.038327	0.037869	0.007441
0.316443	0.229612	0.044955
0.037950	0.038117	0.007514
0.308695	0.223099	0.043627
0.036376	0.037363	0.007381
0.299883	0.215886	0.042156
0.033762	0.035731	0.007066
0.290191	0.208101	0.040568
0.030282	0.033355	0.006594
0.279855	0.199884	0.038890
0.026080	0.030374	0.005993
0.268998	0.191375	0.037149
0.021437	0.026942	0.005294
0.257870	0.182715	0.035375
0.016510	0.023207	0.004525
0.246677	0.174043	0.033594
0.011495	0.019318	0.003718
0.235620	0.165497	0.031835
0.006587	0.015417	0.002900
0.224893	0.157203	0.030122
0.001967	0.011641	0.002102
0.214673	0.149279	0.028481
-0.002192	0.008117	0.001347
0.205100	0.141831	0.026932
-0.005713	0.004962	0.000661
0.196305	0.134948	0.025496
-0.008444	0.002277	0.000064
0.188417	0.128709	0.024187
-0.010149	0.000158	-0.000425
0.181423	0.123136	0.023004
-0.011004	-0.001295	-0.000777
0.175675	0.118252	0.021962
-0.010813	-0.002016	-0.000986
0.171104	0.114132	0.021075
-0.009538	-0.002002	-0.001049
0.167754	0.110828	0.020351
-0.007166	-0.001261	-0.000966
0.165647	0.108367	0.019795
-0.003708	0.000189	-0.000740
0.164781	0.106748	0.019408
0.000807	0.002322	-0.000377
0.165114	0.105916	0.019190
0.006346	0.005119	0.000115
0.166543	0.105848	0.019132
0.012894	0.008529	0.000726
0.168996	0.106478	0.019212
0.020373	0.012526	0.001458
0.172388	0.107731	0.019418
0.028690	0.017051	0.002297
0.176617	0.109533	0.019735
0.037745	0.022037	0.003229
0.181574	0.111804	0.020148
0.047672	0.027410	0.004238
0.186881	0.114446	0.020638
0.057858	0.033099	0.005308
0.192936	0.117391	0.021191
0.068433	0.038990	0.006420
0.199352	0.120558	0.021787
0.079273	0.045003	0.007556
0.206005	0.123857	0.022410
0.090254	0.051052	0.008699
0.212777	0.127201	0.023041
0.101258	0.057055	0.009832
0.219551	0.130510	0.023665
0.112171	0.062931	0.010937
0.226220	0.133707	0.024265
0.122888	0.068607	0.012000
0.232686	0.136722	0.024827
0.133312	0.074014	0.013007
0.238862	0.139492	0.025338
0.143357	0.079091	0.013945
0.244672	0.141964	0.025786
0.152951	0.083788	0.014803
0.250054	0.144090	0.026162
0.162034	0.088060	0.015574
0.254960	0.145835	0.026458
0.170557	0.091876	0.016249
0.259354	0.147172	0.026668
0.178490	0.095212	0.016825
0.263216	0.148082	0.026789
0.185811	0.098053	0.017298
0.266538	0.148558	0.026819
0.192517	0.100397	0.017667
0.269327	0.148601	0.026758
0.198614	0.102248	0.017934
0.271600	0.148219	0.026608
0.204122	0.103619	0.018101
0.273386	0.147430	0.026372
0.209072	0.104531	0.018173
0.274725	0.146259	0.026056
0.213503	0.105014	0.018156
0.275664	0.144737	0.025665
0.217465	0.105101	0.018057
0.276258	0.142900	0.025208
0.221013	0.104832	0.017884
0.276569	0.140789	0.024694
0.224210	0.104251	0.017647
0.276661	0.138447	0.024130
0.227121	0.103403	0.017355
0.276602	0.135922	0.023527
0.229813	0.102339	0.017019
0.276460	0.133260	0.022896
0.232355	0.101107	0.016648
0.276304	0.130511	0.022245
0.234814	0.099757	0.016254
0.276199	0.127721	0.021586
0.237257	0.098336	0.015846
0.276210	0.124937	0.020927
0.239746	0.096892	0.015434
0.276396	0.122201	0.020278
0.242340	0.095468	0.015028
0.276810	0.119555	0.019648
0.245090	0.094104	0.014635
0.277499	0.117035	0.019043
0.248042	0.092837	0.014263
0.279812	0.114777	0.018474
0.249876	0.091557	0.013914
0.281125	0.112647	0.017943
0.253380	0.090542	0.013601
0.282828	0.110699	0.017454
0.257177	0.089720	0.013326
0.284930	0.108966	0.017012
0.261287	0.089097	0.013093
0.287439	0.107467	0.016619
0.265723	0.088680	0.012902
0.290358	0.106211	0.016277
0.270485	0.088473	0.012756
0.293681	0.105200	0.015985
0.275570	0.088476	0.012654
0.297397	0.104433	0.015744
0.280964	0.088684	0.012596
0.301487	0.103901	0.015551
0.286650	0.089087	0.012578
0.305930	0.103591	0.015405
0.292605	0.089674	0.012599
0.310695	0.103489	0.015300
0.298799	0.090426	0.012655
0.315752	0.103575	0.015235
0.305201	0.091323	0.012742
0.321063	0.103827	0.015203
0.311776	0.092344	0.012854
0.326590	0.104221	0.015200
0.318486	0.093464	0.012987
0.332294	0.104729	0.015221
0.325293	0.094655	0.013135
0.338132	0.105326	0.015259
0.332157	0.095893	0.013293
0.344065	0.105984	0.015309
0.339040	0.097150	0.013455
0.350051	0.106675	0.015365
0.345905	0.098399	0.013616
0.356052	0.107371	0.015422
0.352713	0.099614	0.013770
0.362030	0.108048	0.015474
0.359432	0.100771	0.013911
0.367950	0.108680	0.015516
0.366030	0.101847	0.014036
0.373782	0.109245	0.015544
0.372479	0.102821	0.014141
0.379497	0.109723	0.015554
0.378754	0.103676	0.014221
0.385069	0.110097	0.015542
0.384834	0.104396	0.014273
0.390479	0.110351	0.015504
0.390701	0.104968	0.014295
0.395709	0.110474	0.015440
0.396342	0.105383	0.014285
0.400746	0.110457	0.015346
0.401748	0.105635	0.014242
0.405580	0.110295	0.015223
0.406913	0.105719	0.014165
0.410206	0.109984	0.015069
0.411834	0.105636	0.014054
0.414622	0.109525	0.014885
0.416513	0.105388	0.013910
0.418828	0.108922	0.014671
0.420953	0.104981	0.013734
0.422828	0.108180	0.014430
0.425160	0.104422	0.013528
0.426628	0.107306	0.014162
0.429144	0.103722	0.013293
0.430237	0.106312	0.013870
0.432915	0.102891	0.013034
0.433664	0.105210	0.013556
0.436485	0.101945	0.012752
0.436920	0.104013	0.013225
0.439868	0.100897	0.012450
0.440018	0.102736	0.012878
0.443076	0.099765	0.012133
0.442970	0.101394	0.012519
0.446124	0.098564	0.011803
0.445788	0.100005	0.012152
0.449025	0.097311	0.011464
0.448485	0.098583	0.011780
0.451793	0.096024	0.011120
0.451071	0.097146	0.011406
0.454439	0.094719	0.010775
0.453558	0.095709	0.011033
0.456974	0.093412	0.010430
0.455954	0.094286	0.010666
0.459408	0.092118	0.010091
0.458267	0.092893	0.010306
0.461750	0.090852	0.009759
0.460503	0.091542	0.009957
0.464004	0.089625	0.009437
0.462593	0.090244	0.009620
0.465916	0.088447	0.009127
0.464311	0.089009	0.009298
0.467543	0.087331	0.008831
0.465771	0.087844	0.008993
0.468910	0.086283	0.008552
0.466979	0.086756	0.008704
0.470025	0.085307	0.008289
0.467943	0.085746	0.008435
0.470897	0.084407	0.008044
0.468671	0.084819	0.008184
0.471535	0.083586	0.007818
0.469171	0.083975	0.007953
0.471948	0.082843	0.007610
0.469449	0.083213	0.007741
0.472144	0.082178	0.007420
0.469514	0.082532	0.007549
0.472132	0.081589	0.007248
0.469371	0.081928	0.007374
0.471917	0.081072	0.007093
0.469026	0.081397	0.007216
0.471506	0.080623	0.006954
0.468485	0.080934	0.007075
0.470903	0.080237	0.006829
0.467751	0.080533	0.006947
0.470114	0.079906	0.006718
0.466827	0.080186	0.006833
0.469140	0.079624	0.006618
0.466053	0.079899	0.006731
0.468401	0.079390	0.006529
0.465199	0.079650	0.006638
0.467530	0.079192	0.006447
0.464219	0.079433	0.006553
0.466526	0.079021	0.006373
0.463108	0.079239	0.006474
0.465388	0.078868	0.006303
0.461865	0.079061	0.006399
0.464112	0.078724	0.006235
0.460483	0.078889	0.006327
0.462693	0.078580	0.006169
0.458955	0.078715	0.006254
0.461123	0.078429	0.006102
0.457275	0.078532	0.006181
0.459394	0.078263	0.006032
0.455431	0.078332	0.006105
0.457496	0.078075	0.005960
0.453414	0.078109	0.006026
0.455418	0.077860	0.005883
0.451213	0.077857	0.005942
0.453150	0.077612	0.005800
0.448816	0.077570	0.005852
0.450680	0.077326	0.005711
0.446210	0.077246	0.005756
0.447995	0.076999	0.005615
0.443384	0.076880	0.005653
0.445084	0.076628	0.005513
0.440325	0.076470	0.005543
0.441934	0.076213	0.005403
0.437022	0.076016	0.005427
0.438534	0.075751	0.005286
0.433463	0.075517	0.005303
0.434874	0.075244	0.005162
0.429637	0.074973	0.005173
0.430943	0.074692	0.005032
0.425535	0.074387	0.005038
0.426733	0.074098	0.004896
0.421149	0.073760	0.004897
0.422235	0.073465	0.004756
0.416471	0.073095	0.004752
0.417444	0.072795	0.004611
0.411495	0.072397	0.004603
0.412354	0.072093	0.004464
0.406216	0.071669	0.004453
0.406962	0.071363	0.004315
0.400632	0.070916	0.004301
0.401264	0.070610	0.004152
0.394672	0.070183	0.004135
0.395170	0.069896	0.003988
0.388393	0.069440	0.003945
0.388772	0.069169	0.003785
0.381831	0.068675	0.003720
0.382102	0.068415	0.003552
0.375011	0.067878	0.003468
0.375182	0.067627	0.003297
0.367948	0.067049	0.003200
0.368027	0.066806	0.003027
0.360651	0.066190	0.002922
0.360644	0.065955	0.002752
0.353125	0.065306	0.002643
0.353039	0.065079	0.002478
0.345369	0.064405	0.002369
0.345210	0.064189	0.002213
0.337384	0.063497	0.002107
0.337157	0.063295	0.001962
0.329168	0.062591	0.001863
0.328878	0.062406	0.001730
0.320717	0.061699	0.001642
0.320371	0.061535	0.001523
0.312031	0.060830	0.001447
0.311634	0.060692	0.001344
0.303107	0.059993	0.001282
0.302669	0.059886	0.001196
0.293947	0.059199	0.001149
0.293475	0.059124	0.001081
0.284554	0.058451	0.001049
0.284060	0.058412	0.000999
0.274931	0.057755	0.000983
0.274426	0.057755	0.000952
0.265084	0.057118	0.000952
0.264581	0.057160	0.000938
0.255021	0.056541	0.000954
0.254535	0.056627	0.000958
0.244751	0.056027	0.000989
0.244300	0.056157	0.001009
0.234287	0.055574	0.001054
0.233890	0.055748	0.001089
0.223642	0.055179	0.001146
0.223321	0.055397	0.001195
0.212834	0.054838	0.001262
0.212612	0.055098	0.001324
0.201880	0.054545	0.001399
0.201782	0.054845	0.001471
0.190800	0.054290	0.001552
0.190855	0.054627	0.001632
0.179614	0.054064	0.001717
0.179852	0.054436	0.001804
0.168343	0.053858	0.001889
0.168796	0.054261	0.001981
0.157010	0.053659	0.002065
0.157712	0.054091	0.002159
0.145635	0.053456	0.002240
0.146623	0.053913	0.002335
0.134240	0.053236	0.002408
0.135553	0.053715	0.002502
0.122855	0.052599	0.002570
0.124975	0.052969	0.002638
0.111821	0.051637	0.002703
0.114455	0.051513	0.002764
0.100763	0.049747	0.002825
0.103889	0.049336	0.002883
0.089582	0.047281	0.002938
0.093228	0.046737	0.002992
0.078241	0.044506	0.003041
0.082469	0.043941	0.003090
0.066741	0.041622	0.003130
0.071636	0.041120	0.003175
0.055110	0.038774	0.003204
0.060773	0.038398	0.003243
0.043391	0.036066	0.003258
0.049936	0.035863	0.003291
0.031635	0.033569	0.003290
0.039185	0.033575	0.003317
0.019895	0.031332	0.003297
0.028584	0.031575	0.003319
0.008227	0.029382	0.003277
0.018195	0.029885	0.003294
-0.003321	0.027731	0.003228
0.007895	0.028505	0.003243
-0.014528	0.026391	0.003149
-0.002715	0.027412	0.003163
-0.025068	0.025377	0.003042
-0.013453	0.026583	0.003053
-0.035399	0.024659	0.002910
-0.023978	0.026011	0.002918
-0.045510	0.024198	0.002753
-0.034234	0.025679	0.002760
-0.055337	0.023967	0.002571
-0.044171	0.025566	0.002578
-0.064836	0.023938	0.002368
-0.053755	0.025644	0.002377
-0.073979	0.024079	0.002144
-0.062967	0.025882	0.002157
-0.082751	0.024361	0.001902
-0.071798	0.026250	0.001922
-0.091149	0.024752	0.001646
-0.080253	0.026717	0.001675
-0.099185	0.025221	0.001381
-0.088345	0.027252	0.001421
-0.106875	0.025740	0.001109
-0.096097	0.027827	0.001164
-0.114247	0.026281	0.000836
-0.103539	0.028415	0.000908
-0.121334	0.026819	0.000566
-0.110706	0.028991	0.000657
-0.128174	0.027332	0.000303
-0.117639	0.029534	0.000415
-0.134808	0.027799	0.000051
-0.124379	0.030025	0.000187
-0.141281	0.028204	-0.000186
-0.130973	0.030450	-0.000023
-0.147630	0.028527	-0.000405
-0.137467	0.030799	-0.000211
-0.153901	0.028760	-0.000603
-0.143898	0.031058	-0.000376
-0.160134	0.028894	-0.000777
-0.150305	0.031218	-0.000515
-0.166367	0.028924	-0.000924
-0.156723	0.031272	-0.000628
-0.172633	0.028847	-0.001045
-0.163181	0.031219	-0.000713
-0.178959	0.028659	-0.001137
-0.169703	0.031055	-0.000771
-0.185367	0.028361	-0.001200
-0.176309	0.030782	-0.000800
-0.191873	0.027955	-0.001236
-0.183011	0.030402	-0.000802
-0.198487	0.027443	-0.001246
-0.189815	0.029917	-0.000779
-0.205212	0.026828	-0.001230
-0.196723	0.029331	-0.000732
-0.212044	0.026115	-0.001192
-0.203729	0.028649	-0.000664
-0.218977	0.025308	-0.001134
-0.210822	0.027877	-0.000577
-0.225995	0.024412	-0.001060
-0.217986	0.027018	-0.000476
-0.233082	0.023433	-0.000971
-0.225200	0.026079	-0.000363
-0.240214	0.022377	-0.000873
-0.232442	0.025065	-0.000241
-0.247368	0.021248	-0.000768
-0.239686	0.023982	-0.000116
-0.254514	0.020051	-0.000661
-0.246902	0.022833	0.000011
-0.261624	0.018792	-0.000556
-0.254061	0.021625	0.000133
-0.268670	0.017477	-0.000454
-0.261131	0.020357	0.000248
-0.275623	0.016112	-0.000360
-0.268084	0.019035	0.000351
-0.282455	0.014703	-0.000276
-0.274890	0.017661	0.000440
-0.289139	0.013252	-0.000207
-0.281524	0.016240	0.000511
-0.295649	0.011764	-0.000154
-0.287964	0.014776	0.000563
-0.301964	0.010241	-0.000120
-0.294188	0.013274	0.000594
-0.308064	0.008686	-0.000108
-0.300182	0.011739	0.000603
-0.313934	0.007102	-0.000119
-0.305932	0.010176	0.000588
-0.319563	0.005491	-0.000154
-0.311431	0.008589	0.000549
-0.324942	0.003858	-0.000213
-0.316673	0.006983	0.000486
-0.330070	0.002205	-0.000297
-0.321658	0.005362	0.000400
-0.334947	0.000536	-0.000404
-0.326389	0.003732	0.000291
-0.339578	-0.001143	-0.000535
-0.330871	0.002108	0.000161
-0.343976	-0.002833	-0.000685
-0.335109	0.000490	0.000008
-0.348157	-0.004524	-0.000853
-0.339117	-0.001127	-0.000165
-0.352134	-0.006193	-0.001036
-0.342913	-0.002748	-0.000356
-0.355921	-0.007836	-0.001233
-0.346519	-0.004367	-0.000562
-0.359537	-0.009452	-0.001441
-0.349956	-0.005973	-0.000779
-0.363001	-0.011042	-0.001658
-0.353247	-0.007560	-0.001005
-0.366334	-0.012601	-0.001881
-0.356415	-0.009119	-0.001235
-0.369558	-0.014128	-0.002108
-0.359482	-0.010646	-0.001468
-0.372696	-0.015618	-0.002336
-0.362470	-0.012134	-0.001700
-0.375768	-0.017068	-0.002562
-0.365402	-0.013580	-0.001929
-0.378797	-0.018473	-0.002783
-0.368296	-0.014978	-0.002151
-0.381800	-0.019830	-0.002996
-0.371173	-0.016326	-0.002364
-0.384795	-0.021137	-0.003201
-0.374048	-0.017619	-0.002566
-0.387799	-0.022391	-0.003393
-0.376936	-0.018857	-0.002756
-0.390823	-0.023590	-0.003572
-0.379848	-0.020036	-0.002931
-0.393878	-0.024732	-0.003737
-0.382795	-0.021157	-0.003089
-0.396973	-0.025817	-0.003885
-0.385782	-0.022218	-0.003231
-0.400112	-0.026845	-0.004017
-0.388813	-0.023220	-0.003355
-0.403297	-0.027818	-0.004131
-0.391890	-0.024164	-0.003462
-0.406530	-0.028735	-0.004228
-0.395011	-0.025052	-0.003550
-0.409805	-0.029600	-0.004307
-0.398173	-0.025887	-0.003621
-0.413120	-0.030416	-0.004371
-0.401368	-0.026671	-0.003676
-0.416465	-0.031186	-0.004418
-0.404590	-0.027409	-0.003714
-0.419832	-0.031913	-0.004450
-0.407826	-0.028104	-0.003738
-0.423209	-0.032603	-0.004469
-0.411067	-0.028762	-0.003749
-0.426585	-0.033259	-0.004477
-0.414299	-0.029387	-0.003748
-0.429945	-0.033888	-0.004474
-0.417508	-0.029985	-0.003738
-0.433276	-0.034494	-0.004462
-0.420679	-0.030561	-0.003720
-0.436562	-0.035082	-0.004444
-0.423799	-0.031120	-0.003695
-0.439789	-0.035658	-0.004422
-0.426852	-0.031667	-0.003667
-0.442941	-0.036228	-0.004397
-0.429823	-0.032208	-0.003637
-0.446005	-0.036794	-0.004371
-0.432699	-0.032748	-0.003607
-0.448966	-0.037363	-0.004346
-0.435466	-0.033291	-0.003578
-0.451812	-0.037938	-0.004324
1.180926	-0.445047	0.206294
1.429301	-0.808725	0.170713
4.273708	-0.783437	0.460543
5.059551	-1.800146	0.421336
8.538011	-1.546757	0.762668
10.104357	-2.951556	0.737143
13.752747	-2.785541	1.121801
15.957660	-4.566565	1.111730
20.900170	-4.656623	1.529849
25.425742	-6.897307	1.512478
23.292120	-4.823112	1.177776
24.977783	-5.546397	1.443994
22.427361	-5.067577	0.860074
23.983611	-4.138069	1.330047
21.188075	-5.168973	0.567496
22.277431	-2.771423	1.156932
19.184434	-4.607242	0.324964
19.459758	-1.532535	0.842615
17.707035	-4.729728	0.197583
16.325497	-0.881232	0.539011
13.929224	-4.927322	-0.232755
13.957328	0.284234	0.547436
10.549292	-5.521649	-0.563246
10.065676	1.106805	0.391475
7.234693	-5.088715	-0.693568
6.534017	1.270849	0.220495
4.159354	-4.296672	-0.718349
3.693151	1.154550	0.052462
1.868603	-3.417004	-0.694517
0.882836	0.962295	-0.108833
-0.593906	-2.670088	-0.696565
-1.347975	0.855944	-0.223631
-2.697712	-2.070232	-0.707868
-3.033257	0.824530	-0.304137
-4.641576	-1.547463	-0.711236
-4.555906	0.836834	-0.361654
-6.344227	-1.080882	-0.703212
-5.943688	0.879126	-0.401432
-7.774322	-0.660901	-0.684176
-7.189217	0.943752	-0.426126
-8.930928	-0.282884	-0.655892
-8.271006	1.025232	-0.437592
-9.828940	0.054779	-0.620729
-9.171581	1.117674	-0.437811
-10.488898	0.350579	-0.581336
-9.861336	1.213991	-0.427174
-10.904915	0.607841	-0.537181
-10.312969	1.307172	-0.406705
-11.090836	0.824676	-0.489234
-10.521031	1.387932	-0.378014
-11.052889	1.001539	-0.437995
-10.489548	1.453037	-0.342547
-10.804753	1.140633	-0.384649
-10.234170	1.500164	-0.302233
-10.363850	1.244089	-0.330516
-9.776675	1.527771	-0.259022
-9.751291	1.313975	-0.276944
-9.143371	1.534928	-0.214767
-8.991745	1.352322	-0.225205
-8.363917	1.521230	-0.171118
-8.112864	1.361185	-0.176380
-7.470092	1.486774	-0.129384
-7.144193	1.342752	-0.131228
-6.494330	1.432225	-0.090439
-6.115692	1.299492	-0.090119
-5.468159	1.358917	-0.054731
-5.056322	1.234264	-0.053108
-4.421030	1.268864	-0.022409
-3.993149	1.150296	-0.020089
-3.379758	1.164653	0.006499
-2.946553	1.052101	0.009325
-2.365730	1.049708	0.032092
-1.934005	0.944418	0.035483
-1.400443	0.926877	0.054247
-0.987841	0.827901	0.057617
-0.503530	0.799286	0.072936
-0.122123	0.706213	0.075840
0.310401	0.670101	0.088152
0.709681	0.584228	0.092409
1.123717	0.542774	0.103015
1.485820	0.463851	0.106607
1.847954	0.420096	0.114834
2.163744	0.348267	0.117504
2.471308	0.304363	0.123556
2.735637	0.239606	0.125134
2.986811	0.197128	0.129172
3.197400	0.139201	0.129565
3.391964	0.099115	0.131733
3.548781	0.047547	0.130903
3.688159	0.010295	0.131337
3.792896	-0.035535	0.129290
3.879339	-0.073543	0.127629
3.935707	-0.114850	0.124376
3.972908	-0.149617	0.121296
3.983905	-0.185601	0.117050
3.976281	-0.216659	0.112777
3.945863	-0.247655	0.107642
3.898008	-0.274709	0.102386
3.830400	-0.300912	0.096490
3.746945	-0.323778	0.090448
3.646509	-0.345310	0.083935
3.532062	-0.363888	0.077293
3.403218	-0.380849	0.070319
3.262344	-0.395121	0.063255
3.109530	-0.407625	0.055976
2.946751	-0.417647	0.048660
2.774398	-0.425846	0.041231
2.594184	-0.431741	0.033825
2.406688	-0.435826	0.026396
2.213438	-0.437776	0.019051
2.015127	-0.437977	0.011762
1.813142	-0.436210	0.004617
1.608233	-0.432788	-0.002400
1.401232	-0.427677	-0.009267
1.192852	-0.421120	-0.016000
0.985120	-0.412830	-0.022454
0.778130	-0.403242	-0.028693
0.573474	-0.392089	-0.034618
0.371492	-0.379765	-0.040272
0.173466	-0.366061	-0.045578
-0.020180	-0.351319	-0.050569
-0.207137	-0.335391	-0.055171
-0.379627	-0.318655	-0.059343
-0.552789	-0.300980	-0.063322
-0.714261	-0.282328	-0.066731
-0.872655	-0.263194	-0.069929
-1.020157	-0.243053	-0.072569
-1.162209	-0.222732	-0.074957
-1.293570	-0.201505	-0.076810
-1.417869	-0.180309	-0.078384
-1.531456	-0.158376	-0.079447
-1.636890	-0.136644	-0.080220
-1.731552	-0.114372	-0.080511
-1.817360	-0.092451	-0.080510
-1.892400	-0.070199	-0.080060
-1.958200	-0.048437	-0.079329
-2.013352	-0.026552	-0.078186
-2.059149	-0.005289	-0.076779
-2.094556	0.015897	-0.075002
-2.120741	0.036372	-0.072980
-2.136917	0.056474	-0.070642
-2.144153	0.075702	-0.068095
-2.141953	0.094385	-0.065280
-2.131311	0.112070	-0.062293
-2.111942	0.129058	-0.059087
-2.084799	0.144944	-0.055748
-2.049762	0.160004	-0.052239
-2.007764	0.173877	-0.048640
-1.958812	0.186822	-0.044918
-1.903827	0.198519	-0.041149
-1.842915	0.209213	-0.037304
-1.776987	0.218622	-0.033452
-1.706218	0.226980	-0.029570
-1.631509	0.234043	-0.025722
-1.553080	0.240038	-0.021885
-1.471812	0.244752	-0.018119
-1.387950	0.248410	-0.014403
-1.302345	0.250828	-0.010791
-1.215244	0.252229	-0.007262
-1.127456	0.252458	-0.003868
-1.039211	0.251736	-0.000586
-0.951267	0.249933	0.002538
-0.863119	0.247428	0.005597
-0.776614	0.243818	0.008466
-0.690874	0.239640	0.011257
-0.607491	0.234453	0.013834
-0.525633	0.228845	0.016304
-0.446666	0.222368	0.018551
-0.369851	0.215606	0.020673
-0.296329	0.208135	0.022564
-0.225415	0.200513	0.024317
-0.158072	0.192347	0.025835
-0.093642	0.184160	0.027207
-0.032944	0.175586	0.028345
0.024839	0.166901	0.029337
0.081114	0.158397	0.030212
0.135660	0.151297	0.031006
0.186910	0.142384	0.031465
0.235684	0.134499	0.031935
0.280755	0.125100	0.032056
0.323389	0.116585	0.032195
0.362083	0.106716	0.032003
0.398374	0.097667	0.031829
0.430579	0.087521	0.031351
0.460410	0.078149	0.030889
0.486185	0.067853	0.030154
0.509628	0.058309	0.029438
0.529140	0.048001	0.028478
0.546404	0.038441	0.027543
0.559927	0.028263	0.026394
0.571332	0.018841	0.025278
0.579234	0.008934	0.023978
0.585194	-0.000200	0.022721
0.587934	-0.009705	0.021306
0.589158	-0.018721	0.019927
0.587286	-0.027676	0.018445
0.584011	-0.036055	0.017003
0.578106	-0.044314	0.015488
0.570965	-0.051941	0.014023
0.561628	-0.059383	0.012510
0.551290	-0.066153	0.011060
0.538770	-0.072690	0.009568
0.523773	-0.078545	0.008089
0.506590	-0.084092	0.006581
0.487445	-0.088963	0.005101
0.466403	-0.093473	0.003608
0.443844	-0.097313	0.002158
0.419731	-0.100758	0.000710
0.394521	-0.103544	-0.000686
0.368005	-0.105944	-0.002078
0.340746	-0.107704	-0.003414
0.312693	-0.109047	-0.004719
0.284238	-0.109782	-0.005955
0.255345	-0.110105	-0.007149
0.226389	-0.109854	-0.008265
0.197327	-0.109207	-0.009327
0.168508	-0.108025	-0.010304
0.139880	-0.106474	-0.011219
0.111338	-0.104431	-0.012043
0.083798	-0.102070	-0.012794
0.056217	-0.099248	-0.013458
0.029374	-0.096129	-0.014038
0.003041	-0.092616	-0.014531
-0.022386	-0.088851	-0.014938
-0.047610	-0.084862	-0.015266
-0.071353	-0.080723	-0.015498
-0.094463	-0.076228	-0.015652
-0.116000	-0.071570	-0.015714
-0.136631	-0.066646	-0.015699
-0.155632	-0.061578	-0.015598
-0.173549	-0.056306	-0.015425
-0.189747	-0.050920	-0.015171
-0.204684	-0.045401	-0.014851
-0.217888	-0.039808	-0.014457
-0.229716	-0.034149	-0.014005
-0.239820	-0.028454	-0.013486
-0.248486	-0.022753	-0.012917
-0.255453	-0.017062	-0.012292
-0.260969	-0.011423	-0.011624
-0.264837	-0.005840	-0.010909
-0.267280	-0.000362	-0.010161
-0.268151	0.005015	-0.009375
-0.267805	0.010368	-0.008563
-0.265826	0.015464	-0.007727
-0.262707	0.020440	-0.006874
-0.258102	0.025146	-0.006006
-0.252436	0.029670	-0.005130
-0.245456	0.033906	-0.004250
-0.237517	0.037912	-0.003370
-0.228447	0.041615	-0.002495
-0.218542	0.045051	-0.001629
-0.207692	0.048171	-0.000776
-0.196150	0.050999	0.000059
-0.183843	0.053504	0.000874
-0.170937	0.055714	0.001673
-0.157526	0.057582	0.002439
-0.143656	0.059154	0.003181
-0.129471	0.060382	0.003884
-0.114988	0.061318	0.004556
-0.100364	0.061917	0.005184
-0.085603	0.062233	0.005776
-0.070866	0.062226	0.006321
-0.056147	0.061950	0.006824
-0.041606	0.061370	0.007277
-0.027280	0.060541	0.007686
-0.013210	0.059430	0.008042
0.000556	0.058093	0.008352
0.013943	0.056499	0.008607
0.027203	0.054693	0.008817
0.039742	0.052674	0.008971
0.051944	0.050428	0.009081
0.063202	0.048193	0.009135
0.074224	0.045629	0.009146
0.084147	0.043013	0.009105
0.093747	0.040161	0.009022
0.102222	0.037256	0.008891
0.110262	0.034174	0.008721
0.117191	0.031040	0.008506
0.123583	0.027792	0.008258
0.128890	0.024512	0.007968
0.133596	0.021162	0.007649
0.137252	0.017803	0.007293
0.140273	0.014418	0.006913
0.142290	0.011044	0.006501
0.143661	0.007687	0.006072
0.144083	0.004367	0.005616
0.143875	0.001101	0.005147
0.142780	-0.002103	0.004657
0.141125	-0.005246	0.004161
0.138627	-0.008292	0.003650
0.135611	-0.011228	0.003137
0.131832	-0.014046	0.002614
0.127597	-0.016726	0.002096
0.122688	-0.019270	0.001574
0.117395	-0.021651	0.001061
0.111520	-0.023884	0.000549
0.105344	-0.025934	0.000052
0.098677	-0.027824	-0.000441
0.091779	-0.029521	-0.000916
0.084505	-0.031047	-0.001380
0.077082	-0.032371	-0.001823
0.069383	-0.033520	-0.002251
0.061620	-0.034462	-0.002653
0.053677	-0.035229	-0.003037
0.045753	-0.035788	-0.003393
0.037741	-0.036176	-0.003728
0.029828	-0.036359	-0.004032
0.021910	-0.036377	-0.004314
0.014145	-0.036198	-0.004562
0.006474	-0.035866	-0.004786
-0.001004	-0.035344	-0.004976
-0.008338	-0.034681	-0.005141
-0.015456	-0.033838	-0.005272
-0.022325	-0.032874	-0.005377
-0.028896	-0.031744	-0.005447
-0.035167	-0.030512	-0.005493
-0.041075	-0.029137	-0.005505
-0.046630	-0.027698	-0.005493
-0.051808	-0.026111	-0.005448
-0.056573	-0.024474	-0.005381
-0.060938	-0.022713	-0.005284
-0.064858	-0.020917	-0.005166
-0.068357	-0.019022	-0.005021
-0.071393	-0.017109	-0.004857
-0.073995	-0.015121	-0.004668
-0.076130	-0.013134	-0.004463
-0.077826	-0.011094	-0.004236
-0.079060	-0.009074	-0.003996
-0.079859	-0.007025	-0.003738
-0.080210	-0.005014	-0.003470
-0.080142	-0.002994	-0.003188
-0.079648	-0.001030	-0.002898
-0.078756	0.000921	-0.002597
-0.077485	0.002811	-0.002293
-0.075838	0.004670	-0.001981
-0.073838	0.006440	-0.001669
-0.071500	0.008162	-0.001353
-0.068848	0.009782	-0.001040
-0.065900	0.011337	-0.000725
-0.062686	0.012781	-0.000417
-0.059219	0.014147	-0.000111
-0.055537	0.015392	0.000186
-0.051643	0.016552	0.000479
-0.047591	0.017583	0.000760
-0.043375	0.018522	0.001034
-0.039055	0.019329	0.001293
-0.034621	0.020038	0.001544
-0.030136	0.020614	0.001778
-0.025584	0.021091	0.002000
-0.021034	0.021435	0.002205
-0.016465	0.021682	0.002396
-0.011945	0.021798	0.002568
-0.007452	0.021820	0.002727
-0.003056	0.021718	0.002865
0.001273	0.021526	0.002988
0.005477	0.021216	0.003090
0.009591	0.020823	0.003177
0.013523	0.020321	0.003243
0.017326	0.019745	0.003294
0.020916	0.019071	0.003324
0.024343	0.018332	0.003339
0.027530	0.017503	0.003334
0.030507	0.016641	0.003314
0.033258	0.015683	0.003276
0.035754	0.014696	0.003224
0.038024	0.013632	0.003154
0.040017	0.012548	0.003072
0.041778	0.011402	0.002975
0.043252	0.010245	0.002866
0.044490	0.009044	0.002743
0.045441	0.007842	0.002611
0.046157	0.006610	0.002467
0.046590	0.005389	0.002315
0.046795	0.004150	0.002153
0.046726	0.002935	0.001985
0.046441	0.001716	0.001810
0.045897	0.000530	0.001630
0.045153	-0.000647	0.001445
0.044173	-0.001784	0.001258
0.043009	-0.002900	0.001068
0.041630	-0.003964	0.000878
0.040090	-0.004997	0.000686
0.038360	-0.005970	0.000497
0.036494	-0.006903	0.000308
0.034466	-0.007770	0.000122
0.032329	-0.008589	-0.000061
0.030059	-0.009336	-0.000238
0.027706	-0.010030	-0.000412
0.025252	-0.010648	-0.000578
0.022745	-0.011209	-0.000739
0.020166	-0.011691	-0.000892
0.017562	-0.012113	-0.001037
0.014916	-0.012456	-0.001173
0.012274	-0.012737	-0.001301
0.009619	-0.012939	-0.001419
0.006993	-0.013080	-0.001528
0.004383	-0.013145	-0.001625
0.001823	-0.013149	-0.001713
-0.000693	-0.013081	-0.001790
-0.003140	-0.012954	-0.001856
-0.005528	-0.012759	-0.001912
-0.007817	-0.012511	-0.001956
-0.010025	-0.012199	-0.001989
-0.012118	-0.011839	-0.002012
-0.014111	-0.011422	-0.002023
-0.015972	-0.010962	-0.002025
-0.017718	-0.010453	-0.002015
-0.019318	-0.009911	-0.001996
-0.020796	-0.009323	-0.001967
-0.022115	-0.008709	-0.001929
-0.023307	-0.008058	-0.001882
-0.024332	-0.007387	-0.001826
-0.025226	-0.006689	-0.001762
-0.025949	-0.005977	-0.001691
-0.026541	-0.005246	-0.001612
-0.026963	-0.004509	-0.001527
-0.027255	-0.003762	-0.001437
-0.027380	-0.003016	-0.001341
-0.027381	-0.002268	-0.001240
-0.027220	-0.001528	-0.001135
-0.026943	-0.000793	-0.001027
-0.026514	-0.000074	-0.000916
-0.025978	0.000633	-0.000803
-0.025305	0.001321	-0.000688
-0.024532	0.001988	-0.000573
-0.023637	0.002629	-0.000457
-0.022654	0.003243	-0.000341
-0.021566	0.003827	-0.000226
-0.020404	0.004379	-0.000113
-0.019153	0.004896	-0.000001
-0.017843	0.005378	0.000108
-0.016462	0.005821	0.000214
-0.015039	0.006225	0.000316
-0.013561	0.006589	0.000415
-0.012060	0.006911	0.000509
-0.010520	0.007191	0.000599
-0.008973	0.007430	0.000684
-0.007406	0.007624	0.000763
-0.005848	0.007777	0.000837
-0.004286	0.007887	0.000905
-0.002749	0.007954	0.000966
-0.001223	0.007981	0.001022
0.000262	0.007966	0.001071
0.001723	0.007912	0.001114
0.003134	0.007819	0.001149
0.004504	0.007689	0.001179
0.005811	0.007523	0.001201
0.007067	0.007324	0.001217
0.008249	0.007091	0.001226
0.009370	0.006829	0.001230
0.010407	0.006538	0.001226
0.011376	0.006222	0.001217
0.012254	0.005882	0.001201
0.013058	0.005520	0.001180
0.013767	0.005137	0.001153
0.014399	0.004738	0.001121
0.014931	0.004323	0.001084
0.015385	0.003896	0.001043
0.015738	0.003458	0.000996
0.016013	0.003014	0.000946
0.016189	0.002563	0.000892
0.016288	0.002110	0.000835
0.016290	0.001655	0.000775
0.016220	0.001203	0.000713
0.016056	0.000754	0.000648
0.015826	0.000312	0.000581
0.015508	-0.000123	0.000513
0.015130	-0.000546	0.000444
0.014672	-0.000960	0.000373
0.014161	-0.001357	0.000303
0.013578	-0.001741	0.000233
