## Supplementary material for "Visualising joint force-velocity properties in musculoskeletal models": Code&Data: A03_FB_P04_x1_qfrcOutput.csv

0.000000	0.000000	0.000000
-0.030000	-0.018222	-0.003682
-0.113708	-0.069063	-0.013583
-0.269313	-0.163538	-0.031777
-0.510140	-0.309609	-0.060038
-0.845179	-0.512414	-0.099851
-1.279533	-0.774450	-0.152358
-1.814779	-1.095751	-0.218247
-2.449285	-1.474106	-0.297381
-3.178502	-1.905317	-0.388681
-3.995264	-2.383462	-0.490177
-4.890137	-2.901143	-0.599215
-5.851806	-3.449735	-0.712820
-6.867516	-4.019660	-0.828100
-7.923522	-4.600761	-0.942569
-9.005542	-5.182795	-1.054290
-10.099186	-5.755995	-1.161833
-11.190382	-6.311602	-1.264157
-12.265784	-6.842243	-1.360476
-13.313166	-7.342124	-1.450181
-14.321772	-7.807021	-1.532813
-15.282580	-8.234142	-1.608060
-16.188474	-8.621923	-1.675762
-17.034281	-8.969799	-1.735909
-17.816718	-9.277997	-1.788618
-18.534230	-9.547355	-1.834115
-19.186783	-9.779161	-1.872702
-19.775613	-9.975034	-1.904739
-20.302963	-10.136819	-1.930616
-20.771844	-10.266499	-1.950745
-21.185800	-10.366136	-1.965543
-21.548720	-10.437817	-1.975422
-21.862554	-10.483610	-1.980791
-22.127575	-10.505475	-1.982057
-22.343011	-10.505111	-1.979513
-22.506687	-10.482204	-1.973169
-22.615280	-10.435386	-1.962854
-22.664415	-10.362531	-1.948228
-22.649963	-10.261730	-1.928962
-22.566852	-10.130426	-1.904573
-22.410315	-9.966122	-1.874573
-22.175217	-9.765937	-1.838370
-21.856886	-9.527095	-1.795375
-21.450797	-9.246721	-1.744956
-20.953133	-8.922207	-1.686515
-20.360643	-8.551149	-1.619474
-19.671007	-8.131613	-1.543329
-18.882784	-7.662159	-1.457662
-17.995614	-7.142031	-1.362177
-17.010205	-6.571215	-1.256719
-15.928401	-5.950555	-1.141298
-14.752962	-5.281593	-1.016068
-13.494597	-4.564267	-0.881734
-14.308222	-2.992450	-1.021656
-15.022140	-1.689731	-0.985401
-15.662529	-0.524126	-0.834182
-16.240065	0.568047	-0.623964
-16.752249	1.616273	-0.387092
-17.186481	2.633953	-0.139250
-17.522471	3.626964	0.112226
-17.728989	4.597329	0.363813
-17.765417	5.545473	0.613524
-17.577709	6.471016	0.860061
-10.533586	6.867378	1.274147
-5.545033	7.402252	1.563320
-1.481920	8.023585	1.792323
2.046909	8.701555	1.985703
5.226544	9.415985	2.155044
8.159886	10.155221	2.306453
10.907415	10.925165	2.443729
13.505774	11.695359	2.574889
15.987403	12.448139	2.708239
18.362020	13.168933	2.845889
20.622700	13.870807	2.976952
22.783233	14.528232	3.100881
24.836755	15.131310	3.216518
26.775807	15.686444	3.311131
28.592941	16.191129	3.380245
30.281909	16.632052	3.425558
31.822304	16.980598	3.450111
33.219332	17.206603	3.461627
34.430046	17.300791	3.440305
35.444224	17.245190	3.389721
36.233436	17.006880	3.307281
36.752567	16.577909	3.180381
36.947526	15.920527	3.029924
36.738261	15.060401	2.788054
36.038879	13.920597	2.707808
34.621634	13.287476	1.414160
33.073148	5.796930	5.315701
21.743366	22.144437	-4.677515
35.205576	-14.262780	8.710011
-5.345757	27.876555	-5.629145
34.794882	-14.188110	8.852657
-5.464706	28.386670	-5.582919
34.452253	-14.460402	8.892421
-5.509068	28.548885	-5.579583
33.641748	-14.788361	8.814443
-5.739172	28.391559	-5.605986
32.495416	-15.248983	8.635471
-6.168520	27.919693	-5.658053
30.770395	-15.782773	8.362796
-6.868420	27.159201	-5.732394
28.689191	-16.445988	8.031895
-7.781684	26.134075	-5.830231
26.019204	-17.172517	7.663126
-8.876001	24.884710	-5.950766
23.163845	-17.998915	7.304114
-10.185875	23.563072	-6.099065
19.912257	-18.859345	6.971678
-11.541498	22.180309	-6.271278
16.644362	-19.752464	6.680821
-13.026783	20.943041	-6.468150
13.762936	-20.682800	6.461560
-14.472358	19.829121	-6.684670
11.405967	-21.601743	6.277790
-15.973883	18.950662	-6.913520
9.436222	-22.479670	6.146144
-17.402961	18.188254	-7.142867
7.917262	-23.278684	6.036845
-18.733163	17.509379	-7.361202
6.681268	-23.954811	5.939019
-19.886296	16.845869	-7.555314
5.713809	-24.477462	5.843238
-20.914020	16.239730	-7.715655
4.664405	-24.797572	5.746355
-21.709880	15.611414	-7.829252
3.987503	-24.946136	5.651020
-22.266575	14.990981	-7.892983
3.286987	-24.854561	5.544675
-22.582154	14.377365	-7.901283
2.891614	-24.570748	5.439511
-22.634130	13.779836	-7.853399
2.586714	-24.052624	5.329483
-22.429048	13.207571	-7.747001
2.441584	-23.315783	5.220730
-21.965178	12.673030	-7.580860
2.407684	-22.346292	5.115300
-21.250905	12.188897	-7.352752
2.612688	-21.188704	5.018455
-20.279314	11.766536	-7.062502
3.068133	-19.859854	4.930297
-19.022386	11.406574	-6.710156
3.657230	-18.316050	4.848425
-17.551798	11.129189	-6.297987
4.485731	-16.661678	4.776774
-15.879494	10.938625	-5.839408
5.371685	-14.826384	4.711168
-13.985493	10.804586	-5.338881
6.454360	-13.019201	4.653254
-11.949573	10.752589	-4.852626
7.648301	-11.339406	4.603433
-9.881087	10.791046	-4.434034
8.929274	-10.021399	4.568972
-7.939397	10.945103	-4.137741
10.169215	-9.112027	4.556937
-6.358867	11.233209	-3.950433
11.257080	-8.531677	4.568759
-5.054046	11.595490	-3.808152
12.183460	-8.138898	4.592299
-4.018234	12.007613	-3.692114
12.886076	-7.829091	4.617788
-3.096760	12.406248	-3.574175
13.391472	-7.582613	4.634449
-2.259196	12.771749	-3.460194
13.689633	-7.381875	4.636483
-1.484769	13.079541	-3.347253
13.728087	-7.192713	4.618944
-0.765640	13.302984	-3.232118
13.609350	-7.064725	4.580291
-0.101657	13.429409	-3.122608
13.222623	-6.929857	4.516588
0.504165	13.434202	-3.013869
12.602358	-6.808862	4.427774
1.057793	13.300803	-2.908808
11.796718	-6.704719	4.312747
1.512031	13.038321	-2.812117
10.746572	-6.604727	4.171489
1.858519	12.637940	-2.722591
10.090880	-6.511049	4.004346
2.007856	12.145924	-2.644090
9.304139	-6.408596	3.814581
1.998242	11.535828	-2.570573
8.404592	-6.307279	3.604283
1.832962	10.817205	-2.503104
7.457870	-6.227629	3.377707
1.544479	9.989653	-2.442500
6.440210	-6.150613	3.134163
1.105650	9.117278	-2.389415
5.353648	-6.081661	2.885032
0.563346	8.194681	-2.340662
4.240110	-6.024095	2.637253
-0.067090	7.278607	-2.297240
3.120406	-5.979808	2.402545
-0.763618	6.421778	-2.259266
2.047518	-5.968927	2.196029
-1.492848	5.666107	-2.228823
1.036589	-5.989959	2.021150
-2.229788	5.032887	-2.206125
0.114188	-6.049025	1.878724
-2.947242	4.512339	-2.190656
-0.712018	-6.134931	1.759656
-3.623759	4.075359	-2.179294
-1.426923	-6.237937	1.656060
-4.237685	3.691997	-2.168624
-2.040325	-6.329900	1.558748
-4.778449	3.345716	-2.153998
-2.554976	-6.392942	1.465719
-5.237796	3.028239	-2.131907
-2.957494	-6.421232	1.376783
-5.603531	2.730932	-2.100155
-3.258388	-6.394084	1.288877
-5.872212	2.450451	-2.055739
-3.457948	-6.304454	1.202643
-6.040218	2.184304	-1.996723
-3.560150	-6.145446	1.117880
-6.105724	1.931077	-1.921404
-3.570640	-5.912098	1.034492
-6.061558	1.684422	-1.827663
-3.491621	-5.600832	0.951663
-5.924251	1.460002	-1.715294
-3.342548	-5.207357	0.870224
-5.679351	1.239972	-1.579159
-3.125768	-4.726833	0.787520
-5.326935	1.026193	-1.416609
-2.851296	-4.151779	0.701122
-4.861093	0.812760	-1.221448
-2.530893	-3.466553	0.606159
-4.267977	0.587238	-0.982077
-2.185612	-2.629550	0.492203
-3.513267	0.318483	-0.665482
-1.845210	-1.604823	0.329236
-2.527061	-0.047159	-0.318031
-1.540547	-0.862404	0.102548
-1.634589	-0.305739	-0.175648
-1.206784	-0.563246	-0.013810
-1.127655	-0.345181	-0.104841
-0.893480	-0.381207	-0.044741
-0.758123	-0.274575	-0.061601
-0.582021	-0.234110	-0.036901
-0.429719	-0.158632	-0.030558
-0.269109	-0.096730	-0.015120
-0.113756	-0.028054	-0.003107
0.041801	0.038119	0.010452
0.194763	0.104769	0.023398
0.345315	0.170137	0.036390
0.492383	0.234250	0.049047
0.635258	0.296482	0.061370
0.773060	0.356440	0.073227
0.904941	0.413654	0.084534
1.030044	0.467693	0.095195
1.147531	0.518132	0.105122
1.256592	0.564575	0.114232
1.356249	0.606780	0.122432
1.446340	0.644042	0.129738
1.525788	0.676500	0.135943
1.594216	0.703705	0.141128
1.651139	0.725598	0.145203
1.696314	0.742025	0.148184
1.729407	0.753096	0.150045
1.750455	0.758759	0.150855
1.767455	0.759226	0.150607
1.788786	0.756107	0.149179
1.800107	0.751332	0.146868
1.802835	0.743110	0.144590
1.796990	0.732884	0.141521
1.783311	0.719556	0.138370
1.761736	0.704370	0.134524
1.732774	0.686385	0.130632
1.696333	0.666818	0.126091
1.652859	0.644613	0.123701
1.601781	0.625138	0.119099
1.545128	0.614774	0.115557
1.485541	0.598713	0.113993
1.420935	0.579358	0.110843
1.351085	0.556226	0.107102
1.275591	0.530164	0.102599
1.194462	0.501265	0.097523
1.107781	0.469769	0.091897
1.015760	0.435827	0.085769
0.918687	0.399598	0.079173
0.816924	0.361242	0.072143
0.710891	0.320933	0.064713
0.601570	0.278367	0.056989
0.488292	0.235056	0.048734
0.372417	0.190120	0.040346
0.254446	0.144055	0.031715
0.135002	0.097113	0.022887
0.014737	0.049558	0.013913
-0.105215	0.001257	0.004901
-0.225203	-0.046463	-0.004304
-0.343841	-0.094139	-0.013397
-0.460479	-0.141329	-0.022409
-0.574424	-0.187720	-0.031295
-0.684984	-0.233020	-0.039998
-0.791492	-0.276942	-0.048463
-0.893305	-0.319209	-0.056633
-0.989487	-0.359811	-0.064422
-1.080222	-0.397841	-0.071905
-1.164230	-0.433779	-0.078861
-1.241729	-0.466781	-0.085396
-1.311925	-0.497065	-0.091359
-1.374530	-0.524403	-0.096754
-1.429300	-0.548648	-0.101561
-1.476054	-0.569694	-0.105759
-1.514671	-0.587463	-0.109331
-1.545094	-0.601906	-0.112265
-1.567320	-0.612996	-0.114556
-1.581407	-0.620735	-0.116201
-1.587463	-0.625145	-0.117205
-1.585646	-0.626273	-0.117574
-1.576162	-0.624188	-0.117322
-1.559261	-0.618976	-0.116464
-1.538117	-0.610659	-0.115033
-1.520422	-0.599721	-0.112987
-1.497204	-0.587191	-0.110277
-1.468763	-0.571573	-0.107183
-1.434893	-0.555469	-0.103581
-1.395985	-0.538046	-0.099809
-1.352174	-0.519127	-0.095868
-1.303574	-0.498650	-0.091731
-1.250316	-0.476593	-0.087377
-1.192554	-0.452965	-0.083138
-1.130430	-0.428003	-0.078502
-1.064217	-0.401586	-0.073557
-0.994171	-0.373741	-0.068344
-0.920566	-0.344551	-0.062886
-0.843703	-0.314127	-0.057203
-0.764177	-0.282349	-0.051358
-0.681748	-0.249971	-0.045256
-0.597151	-0.216725	-0.039046
-0.511040	-0.182564	-0.032773
-0.423495	-0.148042	-0.026378
-0.334699	-0.113544	-0.019890
-0.245709	-0.078614	-0.013477
-0.156357	-0.044122	-0.007023
-0.067447	-0.009855	-0.000670
0.020579	0.023954	0.005568
0.107270	0.057098	0.011667
0.192174	0.089387	0.017593
0.274848	0.120640	0.023315
0.354861	0.150689	0.028801
0.431796	0.179374	0.034022
0.505255	0.206550	0.038951
0.574866	0.232085	0.043564
0.640280	0.255865	0.047841
0.701191	0.277792	0.051765
0.757330	0.297784	0.055320
0.808470	0.315772	0.058497
0.854421	0.331705	0.061286
0.895036	0.345548	0.063683
0.930037	0.357450	0.065662
0.959575	0.367138	0.067279
0.983595	0.374669	0.068806
1.002194	0.380124	0.069960
1.015261	0.383697	0.070665
1.022908	0.385325	0.070964
1.025260	0.385013	0.070878
1.022459	0.382796	0.070422
1.014674	0.378729	0.069607
1.002099	0.375541	0.068445
0.985354	0.370944	0.067120
0.964765	0.364164	0.065609
0.940404	0.355459	0.063845
0.912441	0.344996	0.061803
0.881097	0.332907	0.059483
0.846597	0.319321	0.056890
0.809190	0.304357	0.054040
0.769170	0.288121	0.050954
0.728832	0.270774	0.047648
0.689262	0.252492	0.044139
0.647381	0.233490	0.040444
0.603441	0.213849	0.036606
0.557697	0.193666	0.032660
0.510409	0.173050	0.028638
0.461840	0.152116	0.024568
0.412262	0.130981	0.020480
0.361945	0.109767	0.016398
0.311166	0.088594	0.012349
0.260201	0.067581	0.008356
0.209324	0.046844	0.004443
0.158885	0.026441	0.000638
0.108985	0.006602	-0.003058
0.059975	-0.012643	-0.006612
0.012185	-0.031252	-0.009998
-0.034312	-0.049009	-0.013225
-0.079194	-0.065908	-0.016263
-0.122247	-0.081876	-0.019101
-0.163272	-0.096848	-0.021729
-0.202088	-0.110769	-0.024141
-0.238533	-0.123591	-0.026329
-0.272464	-0.135277	-0.028289
-0.303759	-0.145796	-0.030018
-0.332315	-0.155125	-0.031513
-0.358050	-0.163248	-0.032806
-0.380900	-0.170168	-0.033936
-0.400820	-0.175902	-0.034834
-0.417790	-0.180452	-0.035501
-0.431811	-0.183413	-0.035937
-0.442859	-0.185421	-0.036126
-0.450994	-0.186431	-0.036088
-0.456281	-0.186418	-0.035834
-0.458794	-0.185376	-0.035375
-0.458620	-0.183316	-0.034719
-0.455852	-0.180258	-0.033873
-0.450596	-0.176233	-0.032846
-0.442967	-0.171279	-0.031648
-0.433088	-0.165443	-0.030287
-0.421093	-0.158776	-0.028777
-0.407120	-0.151337	-0.027127
-0.391316	-0.143188	-0.025352
-0.373826	-0.134401	-0.023466
-0.354821	-0.125038	-0.021483
-0.334453	-0.115179	-0.019418
-0.312886	-0.104901	-0.017287
-0.290285	-0.094283	-0.015106
-0.266816	-0.083407	-0.012890
-0.242646	-0.072352	-0.010656
-0.218086	-0.061198	-0.008419
-0.193228	-0.050031	-0.006195
-0.168087	-0.038928	-0.003999
-0.142839	-0.027950	-0.001847
-0.117607	-0.017192	0.000249
-0.092563	-0.006706	0.002275
-0.067854	0.003446	0.004217
-0.043625	0.013205	0.006065
-0.020013	0.022520	0.007809
0.002850	0.031343	0.009441
0.024843	0.039634	0.010952
0.045831	0.047372	0.012335
0.065754	0.054488	0.013590
0.084495	0.060979	0.014709
0.101973	0.066823	0.015689
0.118114	0.072005	0.016529
0.132860	0.076515	0.017227
0.146143	0.080362	0.017828
0.157963	0.083520	0.018333
0.168270	0.086019	0.018696
0.177053	0.087866	0.018919
0.184307	0.089508	0.019004
0.190068	0.090687	0.018968
0.194363	0.091180	0.018817
0.197210	0.091007	0.018550
0.198626	0.090198	0.018166
0.198676	0.088762	0.017673
0.197392	0.086737	0.017072
0.194829	0.084153	0.016368
0.191047	0.081043	0.015568
0.186114	0.077444	0.014679
0.180102	0.073396	0.013709
0.173092	0.068938	0.012665
0.165163	0.064114	0.011557
0.156402	0.058968	0.010395
0.146898	0.053547	0.009187
0.136741	0.047897	0.007943
0.126024	0.042066	0.006674
0.114840	0.036101	0.005390
0.103280	0.030051	0.004099
0.091441	0.023961	0.002813
0.079414	0.017878	0.001539
0.067289	0.011848	0.000288
0.055155	0.005912	-0.000931
0.043098	0.000113	-0.002112
0.031201	-0.005511	-0.003246
0.019599	-0.010922	-0.004325
0.008314	-0.016087	-0.005345
-0.002604	-0.020975	-0.006298
-0.013089	-0.025557	-0.007180
-0.023075	-0.029811	-0.007987
-0.032507	-0.033713	-0.008714
-0.041331	-0.037247	-0.009357
-0.049502	-0.040396	-0.009916
-0.056976	-0.043151	-0.010387
-0.063727	-0.045498	-0.010771
-0.069724	-0.047433	-0.011066
-0.074947	-0.048954	-0.011272
-0.079381	-0.050061	-0.011392
-0.083020	-0.050747	-0.011442
-0.085855	-0.050928	-0.011407
-0.087897	-0.050736	-0.011288
-0.089152	-0.050179	-0.011087
-0.089638	-0.049265	-0.010806
-0.089375	-0.048005	-0.010451
-0.088393	-0.046416	-0.010025
-0.086720	-0.044511	-0.009532
-0.084391	-0.042315	-0.008978
-0.081450	-0.039841	-0.008368
-0.077937	-0.037118	-0.007707
-0.073897	-0.034170	-0.007001
-0.069380	-0.031023	-0.006256
-0.064436	-0.027706	-0.005479
-0.059117	-0.024247	-0.004677
-0.053477	-0.020677	-0.003854
-0.047571	-0.017025	-0.003020
-0.041455	-0.013322	-0.002179
-0.035184	-0.009599	-0.001338
-0.028813	-0.005884	-0.000505
-0.022397	-0.002209	0.000315
-0.015990	0.001400	0.001115
-0.009644	0.004915	0.001890
-0.003409	0.008309	0.002635
0.002665	0.011559	0.003344
0.008534	0.014643	0.004012
0.014152	0.017539	0.004636
0.019481	0.020230	0.005211
0.024481	0.022697	0.005734
0.029122	0.024928	0.006203
0.033370	0.026909	0.006614
0.037203	0.028631	0.006966
0.040594	0.030085	0.007257
0.043551	0.031266	0.007487
0.046035	0.032170	0.007654
0.048039	0.032797	0.007760
0.049550	0.033146	0.007803
0.050572	0.033221	0.007786
0.051102	0.033037	0.007709
0.051150	0.032714	0.007592
0.050723	0.032127	0.007418
0.049839	0.031286	0.007191
0.048510	0.030200	0.006913
0.046760	0.028884	0.006586
0.044605	0.027349	0.006213
0.042080	0.025613	0.005798
0.039203	0.023688	0.005344
0.036014	0.021598	0.004855
0.032536	0.019355	0.004335
0.028812	0.016986	0.003789
0.024869	0.014505	0.003220
0.020752	0.011940	0.002635
0.016489	0.009305	0.002036
0.012131	0.006629	0.001431
0.007700	0.003927	0.000821
0.003250	0.001229	0.000214
-0.001195	-0.001453	-0.000388
-0.005584	-0.004089	-0.000978
-0.009896	-0.006668	-0.001554
-0.014078	-0.009161	-0.002110
-0.018117	-0.011559	-0.002644
-0.021958	-0.013834	-0.003149
-0.025595	-0.015982	-0.003625
-0.028976	-0.017975	-0.004066
-0.032099	-0.019812	-0.004472
-0.034915	-0.021468	-0.004837
-0.037431	-0.022947	-0.005163
-0.039600	-0.024223	-0.005443
-0.041437	-0.025307	-0.005681
-0.042899	-0.026174	-0.005871
-0.044009	-0.026840	-0.006017
-0.044727	-0.027281	-0.006113
-0.045086	-0.027518	-0.006165
-0.045047	-0.027529	-0.006167
-0.044655	-0.027340	-0.006125
-0.043870	-0.026931	-0.006036
-0.042750	-0.026314	-0.005905
-0.041255	-0.025485	-0.005730
-0.039451	-0.024484	-0.005520
-0.037300	-0.023289	-0.005266
-0.034879	-0.021942	-0.004979
-0.032146	-0.020420	-0.004654
-0.029192	-0.018772	-0.004301
-0.025969	-0.016973	-0.003914
-0.022580	-0.015077	-0.003506
-0.018972	-0.013059	-0.003070
-0.015258	-0.010977	-0.002620
-0.011380	-0.008801	-0.002150
-0.007460	-0.006598	-0.001672
-0.003430	-0.004332	-0.001181
0.000574	-0.002076	-0.000691
0.004630	0.000211	-0.000193
0.008594	0.002451	0.000295
0.012555	0.004691	0.000784
0.016357	0.006848	0.001256
0.020103	0.008975	0.001722
0.023629	0.010985	0.002164
0.027050	0.012937	0.002594
0.030195	0.014742	0.002993
0.033192	0.016465	0.003375
0.035864	0.018012	0.003721
0.038351	0.019458	0.004045
0.040474	0.020706	0.004327
0.042383	0.021836	0.004584
0.043896	0.022752	0.004796
0.045176	0.023539	0.004981
0.046039	0.024099	0.005117
0.046660	0.024525	0.005225
0.046853	0.024719	0.005284
0.046802	0.024778	0.005313
0.046323	0.024606	0.005292
0.045610	0.024303	0.005244
0.044479	0.023775	0.005147
0.043129	0.023172	0.005024
0.041384	0.022368	0.004859
0.039448	0.021454	0.004673
0.037145	0.020341	0.004444
0.034683	0.019135	0.004195
0.031893	0.017750	0.003908
0.028983	0.016293	0.003605
0.025789	0.014680	0.003268
0.022519	0.013019	0.002921
0.019014	0.011229	0.002546
0.015482	0.009417	0.002167
0.011769	0.007504	0.001765
0.008077	0.005597	0.001364
0.004260	0.003619	0.000947
0.000516	0.001675	0.000537
-0.003299	-0.000309	0.000119
-0.006991	-0.002231	-0.000288
-0.010699	-0.004164	-0.000697
-0.014237	-0.006010	-0.001087
-0.017739	-0.007837	-0.001475
-0.021027	-0.009553	-0.001839
-0.024230	-0.011225	-0.002195
-0.027182	-0.012765	-0.002522
-0.030005	-0.014238	-0.002836
-0.032544	-0.015562	-0.003119
-0.034918	-0.016798	-0.003383
-0.036981	-0.017872	-0.003613
-0.038849	-0.018844	-0.003822
-0.040388	-0.019644	-0.003995
-0.041712	-0.020332	-0.004144
-0.042694	-0.020842	-0.004255
-0.043447	-0.021234	-0.004342
-0.043856	-0.021448	-0.004392
-0.044031	-0.021542	-0.004416
-0.043865	-0.021463	-0.004404
-0.043469	-0.021247	-0.004367
-0.042744	-0.020837	-0.004295
-0.041797	-0.020321	-0.004199
-0.040538	-0.019652	-0.004069
-0.039077	-0.018887	-0.003918
-0.037329	-0.017983	-0.003737
-0.035403	-0.016997	-0.003539
-0.033222	-0.015888	-0.003313
-0.030892	-0.014714	-0.003073
-0.028343	-0.013436	-0.002811
-0.025680	-0.012110	-0.002538
-0.022837	-0.010700	-0.002247
-0.019920	-0.009263	-0.001950
-0.016861	-0.007763	-0.001640
-0.013771	-0.006256	-0.001328
-0.010582	-0.004708	-0.001007
-0.007403	-0.003174	-0.000690
-0.004168	-0.001619	-0.000367
-0.000985	-0.000098	-0.000053
0.002211	0.001423	0.000262
0.005315	0.002889	0.000566
0.008394	0.004337	0.000865
0.011340	0.005712	0.001149
0.014224	0.007053	0.001426
0.016941	0.008304	0.001684
0.019562	0.009507	0.001931
0.021985	0.010605	0.002157
0.024285	0.011642	0.002369
0.026359	0.012563	0.002558
0.028287	0.013413	0.002731
0.029968	0.014139	0.002878
0.031487	0.014788	0.003009
0.032741	0.015306	0.003113
0.033823	0.015742	0.003200
0.034630	0.016045	0.003259
0.035260	0.016266	0.003301
0.035612	0.016352	0.003315
0.035787	0.016359	0.003313
0.035686	0.016234	0.003286
0.035415	0.016034	0.003244
0.034876	0.015733	0.003175
0.034180	0.015377	0.003092
0.033232	0.014898	0.002985
0.032154	0.014358	0.002867
0.030836	0.013702	0.002726
0.029402	0.012997	0.002576
0.027751	0.012188	0.002405
0.026008	0.011341	0.002228
0.024072	0.010404	0.002033
0.022074	0.009444	0.001834
0.019910	0.008406	0.001621
0.017714	0.007361	0.001406
0.015384	0.006253	0.001179
0.013052	0.005153	0.000955
0.010617	0.004006	0.000721
0.008213	0.002881	0.000494
0.005737	0.001725	0.000260
0.003323	0.000608	0.000035
0.000869	-0.000527	-0.000193
-0.001492	-0.001609	-0.000409
-0.003865	-0.002694	-0.000626
-0.006116	-0.003712	-0.000829
-0.008351	-0.004720	-0.001029
-0.010438	-0.005651	-0.001212
-0.012484	-0.006560	-0.001391
-0.014359	-0.007380	-0.001551
-0.016171	-0.008170	-0.001705
-0.017795	-0.008862	-0.001838
-0.019338	-0.009516	-0.001963
-0.020677	-0.010066	-0.002067
-0.021921	-0.010572	-0.002162
-0.022951	-0.010971	-0.002235
-0.023878	-0.011323	-0.002298
-0.024583	-0.011565	-0.002338
-0.025181	-0.011758	-0.002369
-0.025556	-0.011834	-0.002377
-0.025822	-0.011848	-0.002376
-0.025868	-0.011757	-0.002353
-0.025809	-0.011623	-0.002321
-0.025536	-0.011388	-0.002268
-0.025166	-0.011115	-0.002207
-0.024593	-0.010748	-0.002126
-0.023934	-0.010348	-0.002039
-0.023087	-0.009862	-0.001934
-0.022169	-0.009351	-0.001824
-0.021079	-0.008763	-0.001699
-0.019935	-0.008159	-0.001571
-0.018637	-0.007487	-0.001429
-0.017305	-0.006810	-0.001287
-0.015839	-0.006075	-0.001133
-0.014362	-0.005346	-0.000981
-0.012773	-0.004570	-0.000820
-0.011194	-0.003810	-0.000663
-0.009525	-0.003014	-0.000498
-0.007889	-0.002245	-0.000340
-0.006187	-0.001450	-0.000178
-0.004538	-0.000692	-0.000023
-0.002844	0.000081	0.000134
-0.001226	0.000807	0.000280
0.000418	0.001540	0.000428
0.001965	0.002217	0.000563
0.003520	0.002893	0.000698
0.004960	0.003504	0.000819
0.006391	0.004107	0.000937
0.007692	0.004640	0.001041
0.008970	0.005159	0.001141
0.010105	0.005602	0.001225
0.011204	0.006027	0.001306
0.012150	0.006373	0.001369
0.013054	0.006698	0.001428
0.013795	0.006941	0.001470
0.014489	0.007162	0.001509
0.015016	0.007301	0.001529
0.015494	0.007419	0.001546
0.015803	0.007454	0.001545
0.016063	0.007470	0.001540
0.016155	0.007409	0.001518
0.016203	0.007345	0.001494
0.016087	0.007202	0.001453
0.015933	0.007044	0.001410
0.015622	0.006812	0.001353
0.015280	0.006571	0.001294
0.014791	0.006260	0.001222
0.014281	0.005946	0.001150
0.013634	0.005568	0.001065
0.012978	0.005193	0.000981
0.012197	0.004761	0.000887
0.011420	0.004339	0.000795
0.010532	0.003866	0.000693
0.009660	0.003411	0.000596
0.008692	0.002913	0.000491
0.007756	0.002439	0.000391
0.006740	0.001930	0.000285
0.005769	0.001451	0.000186
0.004730	0.000944	0.000081
0.003749	0.000475	-0.000015
0.002715	-0.000016	-0.000115
0.001751	-0.000463	-0.000205
0.000747	-0.000926	-0.000298
-0.000174	-0.001340	-0.000380
-0.001123	-0.001764	-0.000464
-0.001979	-0.002134	-0.000536
-0.002852	-0.002509	-0.000609
-0.003624	-0.002827	-0.000670
-0.004403	-0.003147	-0.000730
-0.005073	-0.003406	-0.000778
-0.005743	-0.003664	-0.000825
-0.006299	-0.003861	-0.000859
-0.006850	-0.004051	-0.000893
-0.007282	-0.004168	-0.000913
-0.007706	-0.004282	-0.000931
-0.008010	-0.004334	-0.000937
-0.008303	-0.004384	-0.000942
-0.008477	-0.004373	-0.000933
-0.008641	-0.004360	-0.000925
-0.008687	-0.004289	-0.000904
-0.008726	-0.004218	-0.000882
-0.008650	-0.004092	-0.000849
-0.008570	-0.003968	-0.000817
-0.008382	-0.003792	-0.000774
-0.008195	-0.003622	-0.000732
-0.007906	-0.003403	-0.000680
-0.007625	-0.003195	-0.000631
-0.007248	-0.002942	-0.000572
-0.006886	-0.002703	-0.000517
-0.006437	-0.002425	-0.000454
-0.006011	-0.002165	-0.000395
-0.005507	-0.001869	-0.000329
-0.005034	-0.001597	-0.000268
-0.004491	-0.001294	-0.000201
-0.003989	-0.001019	-0.000141
-0.003424	-0.000717	-0.000075
-0.002909	-0.000447	-0.000017
-0.002341	-0.000154	0.000046
-0.001830	0.000103	0.000101
-0.001273	0.000379	0.000160
-0.000780	0.000615	0.000209
-0.000247	0.000868	0.000262
0.000212	0.001077	0.000305
0.000705	0.001300	0.000351
0.001120	0.001478	0.000387
0.001562	0.001667	0.000425
0.001921	0.001809	0.000453
0.002303	0.001961	0.000483
0.002598	0.002065	0.000502
0.002914	0.002178	0.000523
0.003140	0.002241	0.000533
0.003385	0.002314	0.000545
0.003538	0.002337	0.000546
0.003711	0.002370	0.000549
0.003791	0.002354	0.000542
0.003891	0.002349	0.000536
0.003899	0.002296	0.000521
0.003930	0.002255	0.000508
0.003870	0.002171	0.000485
0.003836	0.002104	0.000465
0.003713	0.001992	0.000436
0.003620	0.001896	0.000410
0.003442	0.001757	0.000376
0.003298	0.001637	0.000346
0.003073	0.001476	0.000307
0.002887	0.001337	0.000274
0.002625	0.001160	0.000233
0.002406	0.001008	0.000197
0.002116	0.000821	0.000154
0.001875	0.000661	0.000117
0.001568	0.000470	0.000074
0.001315	0.000309	0.000037
0.001001	0.000119	-0.000005
0.000747	-0.000038	-0.000041
0.000437	-0.000221	-0.000081
0.000191	-0.000368	-0.000114
-0.000106	-0.000539	-0.000151
-0.000335	-0.000672	-0.000180
-0.000611	-0.000826	-0.000213
-0.000814	-0.000940	-0.000238
-0.001060	-0.001074	-0.000267
-0.001231	-0.001166	-0.000286
-0.001442	-0.001276	-0.000310
-0.001576	-0.001344	-0.000324
-0.001746	-0.001424	-0.000341
-0.001837	-0.001459	-0.000349
-0.001964	-0.001512	-0.000360
-0.002011	-0.001520	-0.000362
-0.002092	-0.001545	-0.000367
-0.002094	-0.001528	-0.000363
-0.002129	-0.001527	-0.000362
-0.002085	-0.001483	-0.000352
-0.002076	-0.001457	-0.000345
-0.001990	-0.001390	-0.000330
-0.001940	-0.001342	-0.000318
-0.001815	-0.001253	-0.000298
-0.001728	-0.001184	-0.000281
-0.001568	-0.001077	-0.000257
-0.001450	-0.000992	-0.000237
-0.001261	-0.000870	-0.000209
-0.001117	-0.000771	-0.000186
-0.000907	-0.000639	-0.000156
-0.000743	-0.000531	-0.000131
-0.000518	-0.000391	-0.000099
-0.000342	-0.000278	-0.000073
-0.000109	-0.000136	-0.000041
0.000071	-0.000022	-0.000015
0.000305	0.000119	0.000017
0.000482	0.000229	0.000043
0.000710	0.000366	0.000074
0.000877	0.000469	0.000097
0.001091	0.000596	0.000126
0.001242	0.000689	0.000148
0.001437	0.000804	0.000174
0.001565	0.000883	0.000192
0.001735	0.000983	0.000215
0.001836	0.001046	0.000230
0.001977	0.001129	0.000249
0.002046	0.001174	0.000260
0.002154	0.001238	0.000275
0.002188	0.001262	0.000281
0.002261	0.001306	0.000291
0.002260	0.001311	0.000293
0.002296	0.001334	0.000299
0.002257	0.001318	0.000296
0.002257	0.001321	0.000297
0.002182	0.001284	0.000290
0.002145	0.001268	0.000287
0.002036	0.001212	0.000276
0.001966	0.001177	0.000269
0.001824	0.001104	0.000253
0.001724	0.001052	0.000242
0.001553	0.000964	0.000224
0.001427	0.000898	0.000210
0.001232	0.000796	0.000188
0.001084	0.000718	0.000171
0.000870	0.000606	0.000147
0.000706	0.000520	0.000129
0.000479	0.000401	0.000103
0.000304	0.000309	0.000083
0.000069	0.000185	0.000057
-0.000110	0.000091	0.000036
-0.000347	-0.000034	0.000009
-0.000525	-0.000127	-0.000011
-0.000757	-0.000249	-0.000038
-0.000927	-0.000339	-0.000057
-0.001149	-0.000456	-0.000083
-0.001306	-0.000539	-0.000101
-0.001512	-0.000648	-0.000125
-0.001651	-0.000722	-0.000141
-0.001836	-0.000820	-0.000163
-0.001952	-0.000883	-0.000176
-0.002112	-0.000968	-0.000195
-0.002201	-0.001017	-0.000206
-0.002332	-0.001088	-0.000222
-0.002392	-0.001121	-0.000230
-0.002492	-0.001176	-0.000242
-0.002520	-0.001193	-0.000246
-0.002587	-0.001232	-0.000255
-0.002581	-0.001232	-0.000256
-0.002615	-0.001254	-0.000261
-0.002576	-0.001237	-0.000258
-0.002576	-0.001242	-0.000260
-0.002504	-0.001209	-0.000253
-0.002471	-0.001197	-0.000252
-0.002367	-0.001149	-0.000242
-0.002305	-0.001122	-0.000237
-0.002172	-0.001059	-0.000224
-0.002081	-0.001018	-0.000216
-0.001922	-0.000942	-0.000200
-0.001807	-0.000890	-0.000190
-0.001625	-0.000803	-0.000172
-0.001490	-0.000740	-0.000159
-0.001290	-0.000644	-0.000139
-0.001139	-0.000574	-0.000125
-0.000926	-0.000472	-0.000104
-0.000764	-0.000397	-0.000089
-0.000542	-0.000290	-0.000067
-0.000374	-0.000212	-0.000051
-0.000149	-0.000105	-0.000028
0.000020	-0.000026	-0.000012
0.000244	0.000081	0.000010
0.000409	0.000156	0.000026
0.000625	0.000260	0.000047
0.000781	0.000331	0.000062
0.000987	0.000429	0.000082
0.001129	0.000494	0.000096
0.001320	0.000584	0.000114
0.001444	0.000640	0.000126
0.001615	0.000721	0.000143
0.001719	0.000766	0.000152
0.001868	0.000836	0.000167
0.001948	0.000870	0.000174
0.002071	0.000928	0.000186
0.002125	0.000950	0.000190
0.002221	0.000995	0.000200
0.002247	0.001003	0.000202
0.002316	0.001035	0.000208
0.002313	0.001030	0.000207
0.002353	0.001048	0.000211
0.002323	0.001030	0.000207
0.002335	0.001036	0.000208
0.002277	0.001005	0.000202
0.002261	0.000997	0.000201
0.002177	0.000955	0.000192
0.002137	0.000936	0.000188
0.002028	0.000882	0.000177
0.001966	0.000853	0.000171
0.001835	0.000789	0.000158
0.001752	0.000751	0.000150
0.001604	0.000679	0.000135
0.001504	0.000634	0.000126
0.001340	0.000556	0.000110
0.001226	0.000505	0.000100
0.001051	0.000422	0.000083
0.000928	0.000368	0.000072
0.000745	0.000282	0.000054
0.000616	0.000226	0.000043
0.000430	0.000140	0.000025
0.000299	0.000083	0.000014
0.000113	-0.000002	-0.000003
-0.000015	-0.000057	-0.000014
-0.000197	-0.000139	-0.000031
-0.000319	-0.000190	-0.000041
-0.000494	-0.000269	-0.000057
-0.000606	-0.000315	-0.000066
-0.000770	-0.000387	-0.000081
-0.000870	-0.000427	-0.000088
-0.001020	-0.000492	-0.000101
-0.001105	-0.000524	-0.000107
-0.001238	-0.000582	-0.000119
-0.001305	-0.000605	-0.000123
-0.001420	-0.000654	-0.000133
-0.001469	-0.000669	-0.000135
-0.001564	-0.000708	-0.000143
-0.001592	-0.000713	-0.000144
-0.001667	-0.000743	-0.000149
-0.001674	-0.000738	-0.000148
-0.001727	-0.000758	-0.000152
-0.001714	-0.000744	-0.000148
-0.001746	-0.000754	-0.000150
-0.001712	-0.000731	-0.000145
-0.001724	-0.000733	-0.000145
-0.001671	-0.000701	-0.000138
-0.001664	-0.000694	-0.000136
-0.001592	-0.000655	-0.000127
-0.001567	-0.000641	-0.000124
