## Supplementary material for "Visualising joint force-velocity properties in musculoskeletal models": Code&Data: A03_FB_P04_x1_qposOutput.csv

0.349066	1.396263	0.349066
0.349066	1.396263	0.349065
0.349065	1.396260	0.349062
0.349062	1.396250	0.349053
0.349057	1.396229	0.349035
0.349047	1.396188	0.349000
0.349029	1.396118	0.348936
0.349001	1.396009	0.348828
0.348958	1.395848	0.348653
0.348896	1.395621	0.348382
0.348809	1.395316	0.347985
0.348692	1.394915	0.347428
0.348538	1.394403	0.346679
0.348340	1.393760	0.345710
0.348092	1.392969	0.344497
0.347786	1.392008	0.343019
0.347414	1.390860	0.341261
0.346969	1.389503	0.339209
0.346442	1.387921	0.336853
0.345828	1.386097	0.334184
0.345117	1.384015	0.331193
0.344304	1.381663	0.327875
0.343381	1.379027	0.324223
0.342343	1.376098	0.320231
0.341185	1.372867	0.315898
0.339901	1.369325	0.311218
0.338488	1.365465	0.306192
0.336942	1.361282	0.300816
0.335262	1.356770	0.295092
0.333446	1.351926	0.289020
0.331492	1.346746	0.282601
0.329400	1.341228	0.275836
0.327171	1.335368	0.268729
0.324805	1.329167	0.261281
0.322305	1.322621	0.253497
0.319672	1.315729	0.245382
0.316910	1.308490	0.236939
0.314022	1.300904	0.228176
0.311014	1.292970	0.219098
0.307890	1.284687	0.209712
0.304657	1.276057	0.200026
0.301321	1.267081	0.190048
0.297890	1.257761	0.179788
0.294371	1.248101	0.169255
0.290774	1.238105	0.158461
0.287107	1.227779	0.147418
0.283380	1.217131	0.136141
0.279603	1.206170	0.124644
0.275785	1.194907	0.112946
0.271937	1.183356	0.101066
0.268067	1.171533	0.089024
0.264189	1.159450	0.076846
0.260854	1.145902	0.066106
0.258000	1.131247	0.055865
0.255577	1.115725	0.045628
0.253540	1.099511	0.035171
0.251848	1.082744	0.024414
0.250460	1.065545	0.013351
0.249335	1.048032	0.002007
0.248431	1.030316	-0.009572
0.247709	1.012505	-0.021326
0.247128	0.994705	-0.033192
0.246104	0.978203	-0.046194
0.244763	0.962664	-0.059529
0.243183	0.947901	-0.072737
0.241417	0.933805	-0.085530
0.239505	0.920312	-0.097729
0.237477	0.907389	-0.109224
0.235356	0.895025	-0.119963
0.233162	0.883230	-0.129938
0.230908	0.872022	-0.139159
0.228609	0.861421	-0.147632
0.226278	0.851440	-0.155342
0.223925	0.842099	-0.162291
0.221561	0.833415	-0.168476
0.219197	0.825401	-0.173892
0.216844	0.818071	-0.178558
0.214513	0.811442	-0.182520
0.212217	0.805530	-0.185848
0.209964	0.800349	-0.188617
0.207773	0.795891	-0.190877
0.205660	0.792141	-0.192692
0.203644	0.789074	-0.194123
0.201749	0.786641	-0.195223
0.200002	0.784781	-0.196054
0.198434	0.783405	-0.196637
0.197073	0.782434	-0.197092
0.195957	0.781685	-0.197139
0.195049	0.781603	-0.198951
0.194782	0.779061	-0.192434
0.193814	0.782224	-0.202760
0.194624	0.777025	-0.190581
0.193770	0.780542	-0.199974
0.194691	0.775658	-0.186598
0.193910	0.779624	-0.194971
0.194916	0.775104	-0.180339
0.194210	0.779485	-0.187584
0.195293	0.775351	-0.171769
0.194657	0.780138	-0.177919
0.195807	0.776400	-0.161077
0.195251	0.781539	-0.166222
0.196466	0.778193	-0.148586
0.195986	0.783653	-0.152913
0.197259	0.780680	-0.134726
0.196864	0.786386	-0.138416
0.198186	0.783754	-0.119929
0.197866	0.789657	-0.123196
0.199236	0.787284	-0.104563
0.198991	0.793299	-0.107580
0.200394	0.791125	-0.088944
0.200212	0.797180	-0.091864
0.201646	0.795094	-0.073285
0.201508	0.801146	-0.076280
0.202956	0.799067	-0.057791
0.202843	0.805060	-0.060972
0.204308	0.802881	-0.042602
0.204206	0.808768	-0.046114
0.205680	0.806421	-0.027928
0.205578	0.812158	-0.031880
0.207055	0.809585	-0.013970
0.206945	0.815124	-0.018457
0.208414	0.812297	-0.000955
0.208288	0.817595	-0.006054
0.209751	0.814473	0.010915
0.209614	0.819471	0.005139
0.211058	0.816057	0.021402
0.210900	0.820738	0.014880
0.212315	0.817034	0.030304
0.212141	0.821348	0.023026
0.213518	0.817368	0.037463
0.213320	0.821310	0.029393
0.214649	0.817075	0.042731
0.214428	0.820623	0.033884
0.215702	0.816162	0.046018
0.215457	0.819309	0.036413
0.216667	0.814660	0.047268
0.216404	0.817403	0.036951
0.217544	0.812609	0.046475
0.217259	0.814968	0.035505
0.218323	0.810078	0.043693
0.218012	0.812080	0.032170
0.218990	0.807154	0.039060
0.218659	0.808813	0.027144
0.219550	0.803901	0.032821
0.219195	0.805261	0.020681
0.219999	0.800408	0.025292
0.219628	0.801491	0.013148
0.220342	0.796766	0.016842
0.219954	0.797627	0.004902
0.220581	0.793068	0.007920
0.220177	0.793764	-0.003630
0.220729	0.789390	-0.001030
0.220312	0.789994	-0.012106
0.220809	0.785791	-0.009650
0.220386	0.786369	-0.020271
0.220862	0.782290	-0.017748
0.220449	0.782896	-0.027987
0.220928	0.778924	-0.025296
0.220536	0.779593	-0.035181
0.221040	0.775714	-0.032243
0.220681	0.776468	-0.041783
0.221220	0.772700	-0.038577
0.220900	0.773559	-0.047746
0.221478	0.769922	-0.044242
0.221202	0.770907	-0.053008
0.221821	0.767426	-0.049188
0.221593	0.768546	-0.057511
0.222251	0.765252	-0.053375
0.222069	0.766529	-0.061226
0.222762	0.763445	-0.056762
0.222628	0.764882	-0.064098
0.223350	0.762037	-0.059321
0.223263	0.763636	-0.066108
0.224004	0.761058	-0.061037
0.223961	0.762818	-0.067248
0.224717	0.760518	-0.061896
0.224717	0.762428	-0.067509
0.225482	0.760413	-0.061909
0.225524	0.762458	-0.066916
0.226304	0.760704	-0.061090
0.226393	0.762853	-0.065505
0.227190	0.761350	-0.059520
0.227332	0.763570	-0.063371
0.228147	0.762300	-0.057294
0.228342	0.764567	-0.060628
0.229173	0.763513	-0.054530
0.229424	0.765788	-0.057384
0.230274	0.764915	-0.051335
0.230582	0.767166	-0.053777
0.231450	0.766448	-0.047856
0.231813	0.768645	-0.049958
0.232698	0.768052	-0.044230
0.233112	0.770170	-0.046073
0.234010	0.769669	-0.040590
0.234467	0.771700	-0.042264
0.235372	0.771260	-0.037047
0.235859	0.773199	-0.038633
0.236765	0.772791	-0.033688
0.237270	0.774643	-0.035258
0.238167	0.774245	-0.030574
0.238674	0.776014	-0.032180
0.239555	0.775609	-0.027752
0.240051	0.777300	-0.029432
0.240903	0.776875	-0.025256
0.241378	0.778485	-0.027025
0.242195	0.778032	-0.023108
0.242639	0.779554	-0.024979
0.243413	0.779067	-0.021333
0.243821	0.780496	-0.023315
0.244546	0.779969	-0.019953
0.244912	0.781294	-0.022043
0.245583	0.780725	-0.018981
0.245905	0.781937	-0.021174
0.246520	0.781324	-0.018428
0.246797	0.782413	-0.020715
0.247352	0.781758	-0.018299
0.247585	0.782714	-0.020662
0.248079	0.782022	-0.018587
0.248268	0.782840	-0.021001
0.248701	0.782112	-0.019268
0.248849	0.782785	-0.021704
0.249221	0.782033	-0.020318
0.249330	0.782558	-0.022730
0.249641	0.781796	-0.021683
0.249715	0.782170	-0.024013
0.249963	0.781416	-0.023291
0.250004	0.781638	-0.025460
0.250188	0.780917	-0.025046
0.250201	0.780983	-0.026940
0.250318	0.780333	-0.026823
0.250307	0.780232	-0.028258
0.250348	0.779707	-0.028431
0.250318	0.779441	-0.029290
0.250300	0.779009	-0.029635
0.250251	0.778668	-0.030246
0.250203	0.778263	-0.030684
0.250141	0.777881	-0.031215
0.250076	0.777477	-0.031700
0.250005	0.777074	-0.032212
0.249930	0.776662	-0.032714
0.249853	0.776249	-0.033222
0.249773	0.775833	-0.033727
0.249693	0.775418	-0.034230
0.249611	0.775005	-0.034727
0.249530	0.774595	-0.035217
0.249450	0.774192	-0.035699
0.249372	0.773796	-0.036169
0.249296	0.773409	-0.036626
0.249223	0.773033	-0.037069
0.249154	0.772669	-0.037495
0.249088	0.772320	-0.037903
0.249028	0.771986	-0.038291
0.248973	0.771669	-0.038658
0.248924	0.771370	-0.039003
0.248881	0.771089	-0.039324
0.248844	0.770828	-0.039622
0.248815	0.770587	-0.039895
0.248794	0.770367	-0.040142
0.248780	0.770167	-0.040364
0.248775	0.769988	-0.040561
0.248778	0.769829	-0.040733
0.248790	0.769691	-0.040879
0.248811	0.769571	-0.041001
0.248843	0.769470	-0.041100
0.248884	0.769385	-0.041177
0.248936	0.769317	-0.041233
0.248999	0.769263	-0.041271
0.249073	0.769225	-0.041290
0.249157	0.769199	-0.041291
0.249253	0.769186	-0.041278
0.249360	0.769184	-0.041245
0.249477	0.769193	-0.041195
0.249604	0.769215	-0.041132
0.249740	0.769250	-0.041056
0.249885	0.769298	-0.040965
0.250037	0.769359	-0.040859
0.250196	0.769433	-0.040740
0.250362	0.769519	-0.040606
0.250533	0.769617	-0.040459
0.250709	0.769727	-0.040298
0.250890	0.769848	-0.040124
0.251075	0.769980	-0.039939
0.251262	0.770121	-0.039742
0.251452	0.770272	-0.039534
0.251643	0.770430	-0.039316
0.251834	0.770596	-0.039089
0.252026	0.770768	-0.038854
0.252216	0.770946	-0.038613
0.252405	0.771129	-0.038365
0.252592	0.771315	-0.038113
0.252775	0.771504	-0.037857
0.252955	0.771694	-0.037598
0.253130	0.771885	-0.037339
0.253300	0.772075	-0.037079
0.253463	0.772264	-0.036820
0.253621	0.772451	-0.036563
0.253771	0.772633	-0.036310
0.253914	0.772812	-0.036061
0.254049	0.772984	-0.035817
0.254175	0.773151	-0.035580
0.254292	0.773310	-0.035351
0.254400	0.773460	-0.035130
0.254499	0.773602	-0.034918
0.254587	0.773734	-0.034717
0.254666	0.773856	-0.034526
0.254735	0.773966	-0.034346
0.254793	0.774066	-0.034178
0.254841	0.774154	-0.034023
0.254879	0.774229	-0.033880
0.254907	0.774292	-0.033750
0.254925	0.774342	-0.033633
0.254932	0.774380	-0.033529
0.254930	0.774405	-0.033438
0.254918	0.774417	-0.033360
0.254896	0.774417	-0.033296
0.254864	0.774406	-0.033244
0.254823	0.774385	-0.033204
0.254772	0.774354	-0.033176
0.254712	0.774313	-0.033158
0.254642	0.774263	-0.033150
0.254563	0.774204	-0.033149
0.254476	0.774137	-0.033156
0.254380	0.774062	-0.033171
0.254276	0.773980	-0.033193
0.254165	0.773892	-0.033221
0.254046	0.773798	-0.033255
0.253921	0.773699	-0.033295
0.253790	0.773595	-0.033340
0.253653	0.773487	-0.033389
0.253511	0.773376	-0.033441
0.253364	0.773261	-0.033497
0.253214	0.773145	-0.033556
0.253060	0.773028	-0.033616
0.252903	0.772910	-0.033678
0.252744	0.772792	-0.033740
0.252583	0.772675	-0.033803
0.252421	0.772559	-0.033865
0.252258	0.772445	-0.033925
0.252096	0.772334	-0.033984
0.251934	0.772226	-0.034041
0.251774	0.772121	-0.034096
0.251615	0.772021	-0.034146
0.251459	0.771925	-0.034194
0.251306	0.771835	-0.034237
0.251156	0.771749	-0.034276
0.251011	0.771669	-0.034310
0.250869	0.771595	-0.034339
0.250733	0.771526	-0.034363
0.250602	0.771464	-0.034381
0.250477	0.771408	-0.034394
0.250357	0.771359	-0.034400
0.250245	0.771316	-0.034401
0.250138	0.771279	-0.034397
0.250039	0.771248	-0.034386
0.249947	0.771224	-0.034368
0.249862	0.771206	-0.034344
0.249784	0.771193	-0.034312
0.249714	0.771186	-0.034272
0.249651	0.771185	-0.034226
0.249596	0.771189	-0.034172
0.249548	0.771199	-0.034113
0.249506	0.771215	-0.034049
0.249472	0.771237	-0.033981
0.249445	0.771266	-0.033910
0.249423	0.771300	-0.033835
0.249408	0.771341	-0.033758
0.249399	0.771388	-0.033679
0.249396	0.771440	-0.033598
0.249398	0.771497	-0.033515
0.249406	0.771558	-0.033431
0.249418	0.771624	-0.033347
0.249436	0.771692	-0.033262
0.249459	0.771764	-0.033176
0.249486	0.771837	-0.033092
0.249517	0.771911	-0.033008
0.249553	0.771987	-0.032926
0.249593	0.772062	-0.032845
0.249636	0.772137	-0.032768
0.249683	0.772212	-0.032693
0.249733	0.772284	-0.032622
0.249786	0.772355	-0.032555
0.249841	0.772424	-0.032492
0.249898	0.772489	-0.032434
0.249957	0.772552	-0.032380
0.250018	0.772610	-0.032332
0.250080	0.772665	-0.032289
0.250143	0.772716	-0.032251
0.250207	0.772761	-0.032219
0.250271	0.772803	-0.032193
0.250334	0.772839	-0.032172
0.250398	0.772870	-0.032157
0.250461	0.772896	-0.032148
0.250523	0.772917	-0.032144
0.250584	0.772933	-0.032146
0.250643	0.772943	-0.032153
0.250701	0.772949	-0.032166
0.250757	0.772949	-0.032184
0.250812	0.772944	-0.032207
0.250863	0.772934	-0.032236
0.250913	0.772920	-0.032271
0.250960	0.772901	-0.032310
0.251004	0.772878	-0.032355
0.251045	0.772851	-0.032404
0.251084	0.772821	-0.032457
0.251120	0.772786	-0.032514
0.251152	0.772748	-0.032574
0.251182	0.772707	-0.032637
0.251209	0.772664	-0.032703
0.251233	0.772617	-0.032771
0.251253	0.772568	-0.032840
0.251271	0.772517	-0.032911
0.251286	0.772464	-0.032982
0.251298	0.772410	-0.033054
0.251307	0.772355	-0.033125
0.251314	0.772300	-0.033196
0.251318	0.772244	-0.033265
0.251319	0.772188	-0.033334
0.251317	0.772132	-0.033400
0.251314	0.772077	-0.033464
0.251308	0.772023	-0.033526
0.251299	0.771971	-0.033585
0.251289	0.771920	-0.033640
0.251277	0.771871	-0.033692
0.251263	0.771825	-0.033740
0.251247	0.771781	-0.033785
0.251230	0.771740	-0.033825
0.251211	0.771702	-0.033860
0.251191	0.771667	-0.033891
0.251170	0.771635	-0.033918
0.251149	0.771607	-0.033939
0.251126	0.771582	-0.033956
0.251103	0.771560	-0.033968
0.251079	0.771542	-0.033975
0.251056	0.771528	-0.033978
0.251032	0.771517	-0.033975
0.251008	0.771509	-0.033968
0.250984	0.771505	-0.033956
0.250960	0.771504	-0.033939
0.250937	0.771506	-0.033917
0.250915	0.771511	-0.033891
0.250893	0.771519	-0.033861
0.250871	0.771531	-0.033827
0.250851	0.771545	-0.033790
0.250831	0.771562	-0.033750
0.250812	0.771581	-0.033706
0.250794	0.771604	-0.033661
0.250776	0.771628	-0.033613
0.250760	0.771655	-0.033563
0.250745	0.771684	-0.033512
0.250731	0.771715	-0.033459
0.250718	0.771747	-0.033406
0.250706	0.771781	-0.033352
0.250695	0.771816	-0.033299
0.250685	0.771851	-0.033245
0.250676	0.771887	-0.033191
0.250669	0.771924	-0.033139
0.250662	0.771961	-0.033087
0.250657	0.771997	-0.033037
0.250653	0.772033	-0.032988
0.250649	0.772069	-0.032941
0.250647	0.772103	-0.032896
0.250646	0.772137	-0.032853
0.250646	0.772169	-0.032813
0.250646	0.772200	-0.032775
0.250648	0.772229	-0.032740
0.250650	0.772256	-0.032708
0.250654	0.772281	-0.032679
0.250658	0.772304	-0.032654
0.250662	0.772324	-0.032631
0.250667	0.772342	-0.032612
0.250673	0.772358	-0.032596
0.250680	0.772371	-0.032583
0.250687	0.772381	-0.032573
0.250694	0.772389	-0.032567
0.250702	0.772394	-0.032564
0.250710	0.772396	-0.032564
0.250718	0.772396	-0.032568
0.250727	0.772393	-0.032574
0.250735	0.772388	-0.032583
0.250744	0.772380	-0.032595
0.250753	0.772371	-0.032610
0.250762	0.772358	-0.032628
0.250771	0.772344	-0.032648
0.250779	0.772328	-0.032670
0.250788	0.772311	-0.032695
0.250796	0.772291	-0.032721
0.250804	0.772270	-0.032750
0.250812	0.772248	-0.032780
0.250820	0.772225	-0.032811
0.250827	0.772201	-0.032844
0.250834	0.772176	-0.032877
0.250841	0.772151	-0.032911
0.250847	0.772125	-0.032945
0.250853	0.772099	-0.032980
0.250859	0.772073	-0.033015
0.250864	0.772048	-0.033049
0.250869	0.772022	-0.033083
0.250873	0.771997	-0.033116
0.250877	0.771973	-0.033148
0.250880	0.771950	-0.033179
0.250883	0.771927	-0.033209
0.250886	0.771906	-0.033237
0.250888	0.771886	-0.033264
0.250890	0.771867	-0.033289
0.250892	0.771850	-0.033312
0.250893	0.771835	-0.033333
0.250893	0.771821	-0.033351
0.250894	0.771808	-0.033368
0.250894	0.771798	-0.033382
0.250894	0.771789	-0.033394
0.250893	0.771782	-0.033404
0.250892	0.771777	-0.033411
0.250891	0.771773	-0.033415
0.250890	0.771772	-0.033418
0.250888	0.771772	-0.033418
0.250886	0.771774	-0.033415
0.250884	0.771777	-0.033410
0.250882	0.771783	-0.033404
0.250880	0.771789	-0.033395
0.250877	0.771798	-0.033384
0.250875	0.771808	-0.033371
0.250872	0.771819	-0.033357
0.250869	0.771831	-0.033341
0.250866	0.771845	-0.033323
0.250863	0.771860	-0.033305
0.250860	0.771875	-0.033285
0.250857	0.771892	-0.033264
0.250854	0.771909	-0.033243
0.250851	0.771927	-0.033221
0.250848	0.771945	-0.033198
0.250845	0.771964	-0.033175
0.250842	0.771982	-0.033152
0.250839	0.772001	-0.033129
0.250836	0.772019	-0.033106
0.250833	0.772038	-0.033083
0.250830	0.772056	-0.033061
0.250827	0.772073	-0.033039
0.250824	0.772090	-0.033018
0.250821	0.772106	-0.032998
0.250818	0.772121	-0.032979
0.250816	0.772136	-0.032961
0.250813	0.772149	-0.032944
0.250811	0.772161	-0.032929
0.250808	0.772172	-0.032914
0.250806	0.772182	-0.032902
0.250804	0.772191	-0.032890
0.250802	0.772198	-0.032880
0.250800	0.772204	-0.032872
0.250798	0.772208	-0.032865
0.250797	0.772211	-0.032859
0.250795	0.772213	-0.032856
0.250794	0.772213	-0.032853
0.250792	0.772212	-0.032853
0.250791	0.772209	-0.032853
0.250790	0.772205	-0.032856
0.250789	0.772200	-0.032859
0.250788	0.772194	-0.032864
0.250788	0.772186	-0.032871
0.250787	0.772177	-0.032878
0.250787	0.772168	-0.032887
0.250786	0.772157	-0.032897
0.250786	0.772146	-0.032907
0.250786	0.772134	-0.032919
0.250786	0.772121	-0.032932
0.250786	0.772107	-0.032945
0.250786	0.772094	-0.032959
0.250786	0.772080	-0.032973
0.250786	0.772065	-0.032988
0.250787	0.772051	-0.033003
0.250787	0.772037	-0.033019
0.250788	0.772022	-0.033034
0.250789	0.772008	-0.033049
0.250789	0.771994	-0.033064
0.250790	0.771981	-0.033079
0.250791	0.771968	-0.033094
0.250792	0.771956	-0.033108
0.250793	0.771944	-0.033121
0.250794	0.771933	-0.033134
0.250796	0.771923	-0.033146
0.250797	0.771914	-0.033158
0.250798	0.771905	-0.033168
0.250800	0.771898	-0.033177
0.250801	0.771891	-0.033186
0.250803	0.771886	-0.033193
0.250804	0.771882	-0.033199
0.250806	0.771878	-0.033204
0.250807	0.771876	-0.033208
0.250809	0.771875	-0.033211
0.250811	0.771875	-0.033213
0.250812	0.771875	-0.033213
0.250814	0.771877	-0.033212
0.250816	0.771880	-0.033210
0.250817	0.771883	-0.033207
0.250819	0.771888	-0.033203
0.250821	0.771893	-0.033197
0.250823	0.771900	-0.033191
0.250824	0.771907	-0.033184
0.250826	0.771914	-0.033176
0.250828	0.771922	-0.033167
0.250829	0.771931	-0.033158
0.250831	0.771940	-0.033148
0.250833	0.771950	-0.033137
0.250834	0.771960	-0.033126
0.250836	0.771970	-0.033114
0.250837	0.771980	-0.033102
0.250838	0.771990	-0.033090
0.250840	0.772001	-0.033078
0.250841	0.772011	-0.033065
0.250842	0.772021	-0.033053
0.250843	0.772030	-0.033041
0.250844	0.772040	-0.033029
0.250845	0.772049	-0.033017
0.250846	0.772057	-0.033005
0.250847	0.772065	-0.032994
0.250847	0.772072	-0.032983
0.250848	0.772079	-0.032973
0.250848	0.772085	-0.032963
0.250849	0.772090	-0.032954
0.250849	0.772095	-0.032946
0.250849	0.772099	-0.032938
0.250849	0.772102	-0.032931
0.250849	0.772104	-0.032925
0.250849	0.772105	-0.032919
0.250849	0.772106	-0.032914
0.250848	0.772105	-0.032910
0.250848	0.772104	-0.032907
0.250847	0.772102	-0.032905
0.250847	0.772099	-0.032903
0.250846	0.772096	-0.032902
0.250845	0.772092	-0.032902
0.250844	0.772087	-0.032902
0.250843	0.772082	-0.032904
0.250841	0.772076	-0.032906
0.250840	0.772070	-0.032908
0.250839	0.772063	-0.032912
0.250837	0.772056	-0.032916
0.250836	0.772048	-0.032920
0.250834	0.772041	-0.032925
0.250832	0.772033	-0.032930
0.250831	0.772024	-0.032936
0.250829	0.772016	-0.032942
0.250827	0.772008	-0.032948
0.250825	0.771999	-0.032954
0.250823	0.771991	-0.032960
0.250821	0.771983	-0.032967
0.250819	0.771975	-0.032973
0.250817	0.771967	-0.032979
0.250816	0.771960	-0.032986
0.250814	0.771952	-0.032992
0.250812	0.771945	-0.032997
0.250810	0.771939	-0.033003
0.250808	0.771932	-0.033008
0.250807	0.771927	-0.033012
0.250805	0.771921	-0.033016
0.250804	0.771916	-0.033020
0.250802	0.771912	-0.033023
0.250801	0.771908	-0.033026
0.250800	0.771905	-0.033028
0.250799	0.771902	-0.033030
0.250798	0.771900	-0.033031
0.250797	0.771898	-0.033031
0.250796	0.771897	-0.033031
0.250796	0.771896	-0.033030
0.250796	0.771896	-0.033029
0.250795	0.771896	-0.033027
0.250795	0.771897	-0.033024
0.250795	0.771898	-0.033021
0.250795	0.771900	-0.033018
0.250796	0.771902	-0.033014
0.250796	0.771905	-0.033009
0.250797	0.771908	-0.033004
0.250798	0.771911	-0.032999
0.250798	0.771915	-0.032994
0.250799	0.771918	-0.032988
0.250800	0.771923	-0.032982
0.250802	0.771927	-0.032976
0.250803	0.771932	-0.032969
0.250804	0.771936	-0.032963
0.250806	0.771941	-0.032956
0.250807	0.771946	-0.032949
0.250809	0.771951	-0.032943
0.250810	0.771956	-0.032936
0.250812	0.771961	-0.032929
0.250814	0.771966	-0.032923
0.250815	0.771970	-0.032917
0.250817	0.771975	-0.032911
0.250819	0.771979	-0.032905
0.250821	0.771983	-0.032899
0.250823	0.771987	-0.032893
0.250824	0.771991	-0.032888
0.250826	0.771994	-0.032883
0.250828	0.771997	-0.032879
0.250830	0.772000	-0.032875
0.250831	0.772002	-0.032871
0.250833	0.772004	-0.032867
0.250834	0.772005	-0.032864
0.250836	0.772006	-0.032862
0.250837	0.772007	-0.032859
0.250839	0.772007	-0.032857
0.250840	0.772007	-0.032856
0.250841	0.772007	-0.032855
0.250842	0.772006	-0.032854
0.250843	0.772004	-0.032853
0.250844	0.772003	-0.032853
0.250845	0.772001	-0.032854
0.250845	0.771998	-0.032854
0.250846	0.771996	-0.032855
0.250846	0.771993	-0.032856
0.250846	0.771989	-0.032858
0.250847	0.771986	-0.032860
0.250847	0.771982	-0.032862
0.250846	0.771979	-0.032864
0.250846	0.771975	-0.032867
0.250846	0.771970	-0.032869
0.250846	0.771966	-0.032872
0.250845	0.771962	-0.032875
0.250844	0.771958	-0.032878
0.250844	0.771953	-0.032881
0.250843	0.771949	-0.032884
0.250842	0.771944	-0.032887
0.250841	0.771940	-0.032890
0.250840	0.771936	-0.032893
0.250839	0.771932	-0.032896
0.250838	0.771928	-0.032898
0.250836	0.771924	-0.032901
0.250835	0.771921	-0.032903
0.250834	0.771917	-0.032905
0.250833	0.771914	-0.032907
0.250831	0.771911	-0.032908
0.250830	0.771908	-0.032909
0.250828	0.771906	-0.032910
0.250827	0.771903	-0.032911
0.250826	0.771901	-0.032911
0.250824	0.771900	-0.032912
0.250823	0.771898	-0.032911
0.250821	0.771897	-0.032911
0.250820	0.771896	-0.032910
0.250819	0.771895	-0.032909
0.250818	0.771895	-0.032907
0.250817	0.771895	-0.032905
0.250815	0.771895	-0.032903
0.250814	0.771895	-0.032901
0.250813	0.771896	-0.032898
0.250812	0.771896	-0.032895
0.250812	0.771897	-0.032892
0.250811	0.771898	-0.032888
0.250810	0.771900	-0.032884
0.250810	0.771901	-0.032881
0.250809	0.771903	-0.032877
0.250808	0.771904	-0.032872
0.250808	0.771906	-0.032868
0.250808	0.771908	-0.032864
0.250808	0.771910	-0.032859
0.250807	0.771912	-0.032855
0.250807	0.771914	-0.032850
0.250807	0.771916	-0.032846
0.250807	0.771919	-0.032841
0.250808	0.771921	-0.032837
0.250808	0.771923	-0.032833
0.250808	0.771925	-0.032828
0.250809	0.771927	-0.032824
0.250809	0.771928	-0.032820
0.250809	0.771930	-0.032816
0.250810	0.771932	-0.032812
0.250811	0.771933	-0.032808
0.250811	0.771934	-0.032805
0.250812	0.771935	-0.032802
0.250813	0.771936	-0.032798
0.250813	0.771937	-0.032795
0.250814	0.771938	-0.032793
0.250815	0.771938	-0.032790
0.250816	0.771938	-0.032788
0.250817	0.771938	-0.032786
0.250818	0.771938	-0.032784
0.250819	0.771937	-0.032782
0.250819	0.771937	-0.032780
0.250820	0.771936	-0.032779
0.250821	0.771935	-0.032778
0.250822	0.771934	-0.032777
0.250823	0.771932	-0.032776
0.250824	0.771931	-0.032776
0.250824	0.771929	-0.032775
0.250825	0.771927	-0.032775
0.250826	0.771925	-0.032775
0.250827	0.771923	-0.032775
0.250827	0.771921	-0.032776
0.250828	0.771919	-0.032776
0.250829	0.771917	-0.032777
0.250829	0.771914	-0.032777
0.250830	0.771912	-0.032778
0.250830	0.771909	-0.032779
0.250830	0.771907	-0.032780
0.250831	0.771905	-0.032780
0.250831	0.771902	-0.032781
0.250831	0.771900	-0.032782
0.250832	0.771897	-0.032783
0.250832	0.771895	-0.032784
0.250832	0.771893	-0.032785
0.250832	0.771890	-0.032785
0.250832	0.771888	-0.032786
0.250832	0.771886	-0.032786
0.250832	0.771884	-0.032787
0.250832	0.771882	-0.032787
0.250832	0.771880	-0.032787
0.250831	0.771879	-0.032787
0.250831	0.771877	-0.032787
0.250831	0.771876	-0.032787
0.250831	0.771874	-0.032786
0.250830	0.771873	-0.032786
0.250830	0.771872	-0.032785
0.250830	0.771871	-0.032784
0.250829	0.771871	-0.032783
0.250829	0.771870	-0.032782
0.250828	0.771869	-0.032780
0.250828	0.771869	-0.032779
0.250827	0.771869	-0.032777
0.250827	0.771869	-0.032775
0.250827	0.771869	-0.032773
0.250826	0.771869	-0.032771
0.250826	0.771869	-0.032769
0.250825	0.771869	-0.032766
0.250825	0.771869	-0.032764
0.250824	0.771870	-0.032761
0.250824	0.771870	-0.032759
0.250823	0.771871	-0.032756
0.250823	0.771871	-0.032753
0.250822	0.771872	-0.032750
0.250822	0.771872	-0.032747
0.250822	0.771873	-0.032744
0.250821	0.771874	-0.032741
0.250821	0.771875	-0.032738
0.250820	0.771875	-0.032735
0.250820	0.771876	-0.032732
0.250820	0.771877	-0.032729
0.250819	0.771877	-0.032726
0.250819	0.771878	-0.032723
0.250819	0.771878	-0.032721
0.250819	0.771879	-0.032718
0.250818	0.771879	-0.032715
0.250818	0.771880	-0.032713
0.250818	0.771880	-0.032710
0.250818	0.771880	-0.032708
0.250818	0.771880	-0.032705
0.250818	0.771880	-0.032703
0.250818	0.771880	-0.032701
0.250817	0.771880	-0.032699
0.250817	0.771880	-0.032697
0.250817	0.771879	-0.032695
0.250817	0.771879	-0.032693
0.250817	0.771878	-0.032691
0.250817	0.771878	-0.032690
0.250817	0.771877	-0.032688
0.250817	0.771876	-0.032687
0.250817	0.771875	-0.032686
0.250817	0.771874	-0.032685
0.250818	0.771873	-0.032684
0.250818	0.771872	-0.032683
0.250818	0.771871	-0.032682
0.250818	0.771870	-0.032681
0.250818	0.771868	-0.032680
0.250818	0.771867	-0.032680
0.250818	0.771866	-0.032679
0.250818	0.771864	-0.032679
0.250818	0.771863	-0.032678
0.250819	0.771861	-0.032678
0.250819	0.771860	-0.032677
0.250819	0.771858	-0.032677
0.250819	0.771857	-0.032677
0.250819	0.771855	-0.032676
0.250819	0.771854	-0.032676
0.250819	0.771852	-0.032676
0.250819	0.771851	-0.032675
0.250820	0.771850	-0.032675
0.250820	0.771848	-0.032675
0.250820	0.771847	-0.032674
0.250820	0.771846	-0.032674
0.250820	0.771844	-0.032673
0.250820	0.771843	-0.032673
0.250820	0.771842	-0.032672
0.250821	0.771841	-0.032671
0.250821	0.771840	-0.032670
0.250821	0.771839	-0.032670
0.250821	0.771838	-0.032669
0.250821	0.771837	-0.032668
0.250821	0.771836	-0.032666
0.250821	0.771836	-0.032665
0.250822	0.771835	-0.032664
0.250822	0.771834	-0.032663
0.250822	0.771834	-0.032661
0.250822	0.771833	-0.032660
0.250822	0.771833	-0.032658
0.250822	0.771832	-0.032657
0.250822	0.771832	-0.032655
0.250822	0.771832	-0.032653
0.250822	0.771832	-0.032651
0.250822	0.771831	-0.032649
0.250822	0.771831	-0.032647
0.250823	0.771831	-0.032645
0.250823	0.771831	-0.032643
0.250823	0.771831	-0.032641
0.250823	0.771831	-0.032639
0.250823	0.771831	-0.032637
0.250823	0.771831	-0.032635
0.250823	0.771831	-0.032632
0.250823	0.771831	-0.032630
0.250823	0.771831	-0.032628
0.250823	0.771831	-0.032626
0.250823	0.771831	-0.032623
0.250823	0.771831	-0.032621
0.250823	0.771831	-0.032619
0.250823	0.771831	-0.032617
0.250823	0.771830	-0.032615
0.250823	0.771830	-0.032613
0.250823	0.771830	-0.032610
0.250823	0.771830	-0.032608
0.250823	0.771830	-0.032606
0.250823	0.771829	-0.032604
0.250823	0.771829	-0.032602
0.250822	0.771829	-0.032600
0.250822	0.771828	-0.032599
0.250822	0.771828	-0.032597
0.250822	0.771827	-0.032595
0.250822	0.771827	-0.032593
0.250822	0.771826	-0.032592
0.250822	0.771826	-0.032590
0.250822	0.771825	-0.032589
0.250822	0.771824	-0.032587
0.250821	0.771824	-0.032586
0.250821	0.771823	-0.032584
0.250821	0.771822	-0.032583
0.250821	0.771821	-0.032582
0.250821	0.771820	-0.032581
0.250821	0.771819	-0.032579
0.250821	0.771818	-0.032578
0.250820	0.771817	-0.032577
0.250820	0.771816	-0.032576
0.250820	0.771815	-0.032575
0.250820	0.771814	-0.032574
0.250820	0.771813	-0.032573
0.250819	0.771812	-0.032572
0.250819	0.771811	-0.032571
0.250819	0.771810	-0.032570
0.250819	0.771809	-0.032569
0.250819	0.771808	-0.032568
0.250819	0.771807	-0.032567
0.250818	0.771806	-0.032566
0.250818	0.771805	-0.032565
0.250818	0.771804	-0.032565
0.250818	0.771803	-0.032564
0.250818	0.771802	-0.032563
0.250818	0.771801	-0.032562
0.250818	0.771801	-0.032560
0.250817	0.771800	-0.032559
0.250817	0.771799	-0.032558
0.250817	0.771798	-0.032557
0.250817	0.771797	-0.032556
0.250817	0.771796	-0.032555
0.250817	0.771796	-0.032554
0.250817	0.771795	-0.032552
0.250817	0.771794	-0.032551
0.250817	0.771794	-0.032550
0.250817	0.771793	-0.032548
0.250817	0.771792	-0.032547
0.250817	0.771792	-0.032545
0.250817	0.771791	-0.032544
0.250817	0.771791	-0.032542
0.250817	0.771790	-0.032541
0.250817	0.771790	-0.032539
0.250817	0.771790	-0.032538
0.250817	0.771789	-0.032536
0.250817	0.771789	-0.032534
0.250817	0.771788	-0.032533
0.250817	0.771788	-0.032531
0.250817	0.771788	-0.032529
0.250817	0.771787	-0.032527
0.250817	0.771787	-0.032526
0.250817	0.771787	-0.032524
0.250818	0.771786	-0.032522
0.250818	0.771786	-0.032520
0.250818	0.771786	-0.032518
0.250818	0.771785	-0.032517
0.250818	0.771785	-0.032515
0.250818	0.771785	-0.032513
0.250818	0.771785	-0.032511
0.250818	0.771784	-0.032509
0.250818	0.771784	-0.032507
0.250819	0.771783	-0.032506
0.250819	0.771783	-0.032504
0.250819	0.771783	-0.032502
0.250819	0.771782	-0.032500
0.250819	0.771782	-0.032499
0.250819	0.771781	-0.032497
0.250819	0.771781	-0.032495
0.250819	0.771780	-0.032494
0.250819	0.771780	-0.032492
0.250820	0.771779	-0.032491
0.250820	0.771779	-0.032489
0.250820	0.771778	-0.032488
0.250820	0.771778	-0.032486
0.250820	0.771777	-0.032485
0.250820	0.771776	-0.032483
0.250820	0.771776	-0.032482
0.250820	0.771775	-0.032480
0.250820	0.771774	-0.032479
0.250820	0.771773	-0.032477
0.250820	0.771773	-0.032476
0.250820	0.771772	-0.032475
0.250820	0.771771	-0.032474
