## Supplementary material for "Visualising joint force-velocity properties in musculoskeletal models": Code&Data: A03_FB_P04_x2_qfrcOutput.csv

0.000000	0.000000	0.000000
0.030000	0.034651	0.007778
0.113733	0.131276	0.029470
0.269606	0.310384	0.069706
0.511715	0.585538	0.131629
0.850904	0.962716	0.216793
1.295607	1.439609	0.324996
1.852150	2.005529	0.454112
2.524153	2.642491	0.600035
3.310980	3.327589	0.756929
4.205584	4.036066	0.917913
5.192314	4.744196	1.076140
6.245022	5.431307	1.225880
7.325451	6.080794	1.363171
8.381771	6.680216	1.485891
9.501849	7.220631	1.593414
10.703576	7.702947	1.684906
11.891807	8.131815	1.760486
13.043338	8.508398	1.821944
14.136922	8.835010	1.870944
15.154504	9.114406	1.909005
16.081977	9.349400	1.937490
16.909524	9.542708	1.957601
17.631483	9.696927	1.970379
18.245905	9.814559	1.976727
18.753908	9.898049	1.977418
19.158982	9.949808	1.973127
19.466309	9.972227	1.964447
19.682179	9.967668	1.951849
19.813516	9.938414	1.934803
19.867646	9.886023	1.913059
19.851892	9.811762	1.886389
19.773353	9.716715	1.854519
19.638788	9.601806	1.817107
19.454551	9.467801	1.773755
19.226565	9.315317	1.724019
18.960317	9.144855	1.667443
18.660868	8.956682	1.603586
18.332858	8.747293	1.532058
17.980220	8.514049	1.452675
17.606335	8.254139	1.365364
17.214098	7.965465	1.270361
16.806016	7.645932	1.168111
16.384242	7.294092	1.059397
15.950651	6.908730	0.945678
15.506825	6.489328	0.828785
15.054112	6.035934	0.710701
14.593322	5.549157	0.593359
14.121350	5.030003	0.478444
13.639267	4.479649	0.367247
13.148257	3.899513	0.260404
12.649571	3.291136	0.157798
12.144585	2.656112	0.058633
11.634819	1.996139	-0.037429
11.121858	1.314508	-0.132719
10.607531	0.616470	-0.229702
10.093907	-0.091219	-0.329620
9.583164	-0.800135	-0.432482
9.077485	-1.500061	-0.537255
8.578987	-2.178931	-0.642098
8.089690	-2.822853	-0.744556
7.611498	-3.416195	-0.841676
7.146193	-3.941739	-0.930066
6.695438	-4.380921	-1.005945
7.089822	-7.242639	4.954504
7.048567	-6.304486	-4.262079
7.580889	-10.619295	8.967843
7.179060	-6.419079	-6.997342
7.876510	-12.920774	0.840335
7.873916	-13.198871	-2.670427
8.084129	-15.259923	7.418261
7.590981	-10.279681	-8.109219
8.239290	-17.244685	7.182118
7.678162	-11.154394	-8.731293
7.471967	-15.376983	-2.474324
6.790506	-11.986154	-3.810311
6.334569	-10.561525	4.168901
5.523685	10.595478	-9.238862
6.000973	-17.187693	10.238869
4.747877	43.191407	-10.738990
6.116898	-27.526895	11.261765
4.525893	14.285504	-10.600016
5.131782	-24.013655	9.658642
3.834131	38.865514	-11.485773
5.026726	-31.314458	10.283153
3.517437	29.960863	-11.086924
4.424091	-32.483768	9.768906
2.960768	31.571936	-11.279931
3.835748	-34.080295	9.421273
2.377082	30.781547	-11.076705
3.139776	-34.845466	9.016915
1.698118	30.145435	-10.722584
2.339577	-34.855715	8.583050
0.920028	29.308308	-10.072654
1.423538	-33.768193	8.098717
0.037906	28.251391	-8.989147
0.387599	-30.830609	7.528013
-0.938989	26.806998	-7.112768
-0.767663	-23.623622	6.773901
-1.968947	24.318849	-3.198229
-2.045195	2.799925	5.298319
-2.799627	13.893408	1.947546
-3.279800	6.758950	2.258171
-3.916472	5.899542	0.818190
-4.542671	1.916428	0.905607
-5.255438	2.777279	-0.096553
-5.936241	-0.447041	0.544179
-6.699861	1.706217	-0.506253
-7.402476	-1.405325	0.442756
-8.187559	0.806379	-0.601108
-8.904361	-1.610008	0.243915
-9.681424	-0.282984	-0.500027
-10.406519	-1.673753	-0.035600
-11.156291	-1.285809	-0.402253
-11.873246	-1.953403	-0.256059
-12.586276	-2.050007	-0.393565
-13.273916	-2.414792	-0.387963
-13.941323	-2.654454	-0.444990
-14.581056	-2.934334	-0.475878
-15.191187	-3.191774	-0.515105
-15.767784	-3.447601	-0.550860
-16.307729	-3.695152	-0.586778
-16.807784	-3.935700	-0.621885
-17.264873	-4.168423	-0.656400
-17.676016	-4.392941	-0.690256
-18.038518	-4.608765	-0.723435
-18.350344	-4.815423	-0.755903
-18.609957	-5.012464	-0.787612
-18.816177	-5.199472	-0.818511
-18.968061	-5.376058	-0.848545
-19.064790	-5.541866	-0.877658
-19.105572	-5.696566	-0.905794
-19.089563	-5.839851	-0.932901
-19.015802	-5.971434	-0.958926
-18.883162	-6.091042	-0.983821
-18.690634	-6.198415	-1.007540
-18.437612	-6.293313	-1.030035
-18.123975	-6.375538	-1.051254
-17.750175	-6.444077	-1.071144
-17.317318	-6.497275	-1.089486
-16.827243	-6.533266	-1.105761
-16.282626	-6.549659	-1.119371
-15.687018	-6.544277	-1.129615
-15.044901	-6.514895	-1.135805
-14.361662	-6.459457	-1.137278
-13.643519	-6.376028	-1.133392
-12.897385	-6.262922	-1.123561
-12.130657	-6.118661	-1.107241
-11.350951	-5.942068	-1.083964
-10.565801	-5.732222	-1.053322
-9.782334	-5.488523	-1.014996
-9.006971	-5.210650	-0.968743
-8.245170	-4.898603	-0.914413
-7.501242	-4.552668	-0.851923
-6.778252	-4.173438	-0.780925
-6.078041	-3.761610	-0.702248
-5.401168	-3.318586	-0.616207
-4.747137	-2.846053	-0.523052
-4.114587	-2.345930	-0.423164
-3.501468	-1.820394	-0.317028
-2.905227	-1.271901	-0.205211
-2.322994	-0.703181	-0.088352
-1.751736	-0.117220	0.032845
-1.188400	0.482762	0.157623
-0.630029	1.093344	0.285180
-0.073855	1.710952	0.414676
0.482626	2.331912	0.545249
1.041594	2.952523	0.676028
1.604865	3.569128	0.806147
2.173856	4.178165	0.934766
2.749559	4.776171	1.061080
3.332518	5.359693	1.184312
3.922792	5.925232	1.303694
4.519916	6.468978	1.418479
5.122831	6.987775	1.527772
5.729942	7.474418	1.631748
6.338504	7.928721	1.728195
6.945695	8.340603	1.820005
7.546934	8.715842	1.902412
8.138610	9.042658	1.975964
8.715276	9.323890	2.037209
9.272050	9.545704	2.087005
9.802021	9.707643	2.121693
10.298643	9.794823	2.141695
10.753531	9.803519	2.143008
11.158660	9.716876	2.125416
11.504468	9.526690	2.084382
11.781822	9.212504	2.018678
11.980428	8.761535	1.922562
12.090354	8.155250	1.793799
12.102093	7.398931	1.626327
12.010427	6.525853	1.425814
11.816589	5.637672	1.204752
11.537138	4.832935	1.011082
11.195306	4.294859	0.844012
10.833367	3.711919	0.817639
10.442789	4.339030	0.429101
10.171726	-0.387241	1.704106
9.392342	12.907360	-4.420398
10.236282	-16.204978	5.566186
7.864442	19.337531	-5.634929
9.295910	-15.067535	5.823255
7.252736	19.586675	-5.021224
8.561634	-13.794976	5.890521
6.778951	19.618829	-4.656038
7.959961	-12.867820	5.881953
6.351868	19.353229	-4.447421
7.393611	-12.226670	5.822812
5.905607	18.817978	-4.333722
6.800147	-11.763375	5.722319
5.401479	18.054455	-4.277605
6.145861	-11.404644	5.586263
4.819521	17.107718	-4.257775
5.416039	-11.111195	5.420200
4.152413	16.028690	-4.261416
4.608437	-10.865293	5.230451
3.401783	14.874883	-4.279593
3.729229	-10.661776	5.024361
2.575773	13.706115	-4.304977
2.790155	-10.502054	4.809879
1.687125	12.575721	-4.330964
1.806175	-10.389036	4.594377
0.751439	11.521744	-4.351488
0.793574	-10.322747	4.383160
-0.214354	10.562986	-4.361059
-0.231379	-10.297713	4.178516
-1.193218	9.701070	-4.354754
-1.253217	-10.302698	3.979860
-2.168868	8.926139	-4.328191
-2.257651	-10.322295	3.784685
-3.126267	8.222934	-4.277655
-3.231702	-10.339253	3.589703
-4.051742	7.575328	-4.200279
-4.163502	-10.335297	3.391681
-4.932892	6.968006	-4.094060
-5.042121	-10.291911	3.187862
-5.758316	6.387168	-3.957681
-5.857333	-10.190580	2.976042
-6.517370	5.820868	-3.790326
-6.599486	-10.012927	2.754475
-7.200047	5.258861	-3.591402
-7.259466	-9.740794	2.521684
-7.796942	4.692214	-3.359924
-7.828747	-9.355966	2.276090
-8.299256	4.112716	-3.093239
-8.299456	-8.838703	2.015277
-8.698779	3.511795	-2.784884
-8.664455	-8.163681	1.734555
-8.987965	2.878205	-2.420491
-8.917786	-7.289095	1.423239
-9.160180	2.190907	-1.962488
-9.054825	-6.106948	1.051214
-9.207183	1.388634	-1.507089
-9.071643	-4.859341	0.648805
-9.132812	0.453941	-1.156707
-8.975763	-3.928815	0.292355
-8.958026	-0.466020	-0.896325
-8.784685	-3.168938	-0.002692
-8.694982	-1.310709	-0.687045
-8.509266	-2.697107	-0.238729
-8.360826	-1.869714	-0.563146
-8.158208	-2.428969	-0.374045
-7.962234	-2.110756	-0.491546
-7.735296	-2.253393	-0.423676
-7.499646	-2.127193	-0.447430
-7.244048	-2.106785	-0.421039
-6.975058	-2.022788	-0.412697
-6.691067	-1.949416	-0.393947
-6.394270	-1.860676	-0.376349
-6.085601	-1.766929	-0.356293
-5.766628	-1.666237	-0.335174
-5.438877	-1.560108	-0.312840
-5.104020	-1.449075	-0.289520
-4.763799	-1.333864	-0.265343
-4.420017	-1.215166	-0.240451
-4.074515	-1.093693	-0.214985
-3.729144	-0.970183	-0.189091
-3.385743	-0.845433	-0.162916
-3.046110	-0.720291	-0.136621
-2.711981	-0.595640	-0.110373
-2.385007	-0.472399	-0.084351
-2.066739	-0.351503	-0.058738
-1.758611	-0.233900	-0.033724
-1.461930	-0.120532	-0.009502
-1.177869	-0.012321	0.013733
-0.907464	0.089851	0.035787
-0.651612	0.185161	0.056471
-0.411072	0.272867	0.075606
-0.186468	0.352330	0.093025
0.021702	0.423040	0.108579
0.213074	0.484630	0.122148
0.387409	0.536898	0.133639
0.544599	0.579818	0.143000
0.684658	0.613541	0.150220
0.807718	0.638394	0.155337
0.914020	0.654891	0.158438
1.003908	0.663682	0.159666
1.077813	0.665531	0.159205
1.136245	0.661264	0.157267
1.179779	0.651726	0.154078
1.209032	0.637737	0.149861
1.224652	0.620051	0.144825
1.227303	0.644470	0.139155
1.221175	0.648777	0.143337
1.205429	0.653449	0.141091
1.180404	0.648458	0.140453
1.145964	0.640644	0.137101
1.102400	0.627185	0.133938
1.049918	0.610376	0.129339
0.988867	0.589345	0.124477
0.919598	0.564989	0.118666
0.842525	0.537035	0.112442
0.758086	0.505915	0.105482
0.666759	0.471580	0.098066
0.569054	0.434308	0.090036
0.465510	0.394164	0.081558
0.356697	0.351383	0.072557
0.243216	0.306106	0.063149
0.125693	0.258574	0.053308
0.004778	0.208983	0.043123
-0.118854	0.157597	0.032745
-0.244506	0.104763	0.022547
-0.371449	0.051042	0.011417
-0.498956	-0.003895	0.000468
-0.626298	-0.059423	-0.010852
-0.752737	-0.115417	-0.022155
-0.877532	-0.171467	-0.033536
-0.999942	-0.227280	-0.044851
-1.119233	-0.282495	-0.056062
-1.234675	-0.336771	-0.067084
-1.345543	-0.389757	-0.077851
-1.451122	-0.441104	-0.088290
-1.550724	-0.490467	-0.098330
-1.643688	-0.537509	-0.107902
-1.729394	-0.581906	-0.116942
-1.807268	-0.623349	-0.125386
-1.876788	-0.661551	-0.133176
-1.937496	-0.696251	-0.140259
-1.989010	-0.727211	-0.146588
-2.031055	-0.754238	-0.152124
-2.063451	-0.777181	-0.156834
-2.086107	-0.795933	-0.160696
-2.099020	-0.810425	-0.163696
-2.102266	-0.820628	-0.165827
-2.096003	-0.826548	-0.167090
-2.080461	-0.828228	-0.168048
-2.055966	-0.826102	-0.168249
-2.022925	-0.820250	-0.167453
-1.981797	-0.810614	-0.165931
-1.933087	-0.797377	-0.163685
-1.877355	-0.780723	-0.160745
-1.815205	-0.760855	-0.157142
-1.747276	-0.737995	-0.152911
-1.674232	-0.712376	-0.148088
-1.598342	-0.684242	-0.142713
-1.526392	-0.653912	-0.136829
-1.456984	-0.621947	-0.130506
-1.388514	-0.588058	-0.123819
-1.319837	-0.545674	-0.116762
-1.249617	-0.508529	-0.108700
-1.177947	-0.472843	-0.100689
-1.104702	-0.437638	-0.092786
-1.029778	-0.402482	-0.084939
-0.953131	-0.367138	-0.077098
-0.874779	-0.331478	-0.069233
-0.794802	-0.295454	-0.061327
-0.713334	-0.259073	-0.053380
-0.630561	-0.222397	-0.045398
-0.546712	-0.185522	-0.037399
-0.462052	-0.148576	-0.029407
-0.376880	-0.111710	-0.021450
-0.291522	-0.075094	-0.013563
-0.206327	-0.038910	-0.005783
-0.121661	-0.003350	0.001852
-0.037902	0.031393	0.009300
0.044562	0.065123	0.016521
0.125337	0.097648	0.023472
0.204029	0.128785	0.030116
0.280247	0.158360	0.036415
0.353606	0.186211	0.042333
0.423731	0.212194	0.047840
0.490258	0.236183	0.052907
0.552843	0.258078	0.057514
0.611159	0.277799	0.061645
0.664908	0.295289	0.065286
0.713826	0.310510	0.068432
0.757694	0.323446	0.071079
0.796333	0.334097	0.073230
0.829603	0.342483	0.074890
0.857410	0.348638	0.076067
0.879699	0.352610	0.076775
0.896459	0.354462	0.077027
0.907718	0.355048	0.076841
0.913601	0.360078	0.076312
0.914673	0.362230	0.076044
0.911038	0.361992	0.075628
0.902850	0.359592	0.074908
0.890296	0.355163	0.073832
0.873591	0.348803	0.072392
0.852978	0.340601	0.070688
0.828722	0.330677	0.068991
0.801117	0.319231	0.066809
0.770459	0.306286	0.064232
0.737050	0.291912	0.061314
0.701194	0.276199	0.058093
0.664007	0.259256	0.054599
0.637282	0.241214	0.050861
0.608326	0.222398	0.046932
0.577299	0.202902	0.042842
0.544374	0.182830	0.038620
0.509727	0.162294	0.034291
0.473545	0.141411	0.029885
0.436021	0.120303	0.025427
0.397353	0.099095	0.020946
0.357746	0.077911	0.016469
0.317408	0.056876	0.012023
0.276548	0.036112	0.007634
0.235381	0.015737	0.003330
0.194117	-0.004133	-0.000865
0.152969	-0.023390	-0.004928
0.112144	-0.041931	-0.008837
0.071848	-0.059661	-0.012571
0.032279	-0.076493	-0.016111
-0.006371	-0.092351	-0.019441
-0.043917	-0.107170	-0.022548
-0.080184	-0.120896	-0.025419
-0.115009	-0.133484	-0.028046
-0.148240	-0.144896	-0.030421
-0.179737	-0.155108	-0.032539
-0.209378	-0.164100	-0.034396
-0.237055	-0.171863	-0.035991
-0.262676	-0.178395	-0.037324
-0.286165	-0.183702	-0.038397
-0.307460	-0.187795	-0.039214
-0.326518	-0.190695	-0.039778
-0.343306	-0.190766	-0.040155
-0.357758	-0.190184	-0.040278
-0.369892	-0.189018	-0.040129
-0.379737	-0.187152	-0.039748
-0.387332	-0.184521	-0.039158
-0.392723	-0.181090	-0.038374
-0.395966	-0.176848	-0.037406
-0.397125	-0.171799	-0.036261
-0.396273	-0.165960	-0.034949
-0.393489	-0.159360	-0.033478
-0.388861	-0.152037	-0.031859
-0.382481	-0.144038	-0.030100
-0.374451	-0.135417	-0.028216
-0.364875	-0.126234	-0.026218
-0.353862	-0.116555	-0.024122
-0.341526	-0.106451	-0.021940
-0.327983	-0.095998	-0.019690
-0.313353	-0.085274	-0.017387
-0.297756	-0.074361	-0.015048
-0.281314	-0.063339	-0.012689
-0.264151	-0.052291	-0.010327
-0.246390	-0.041299	-0.007979
-0.228151	-0.030441	-0.005660
-0.209557	-0.019795	-0.003387
-0.190724	-0.009435	-0.001175
-0.171271	0.000571	0.000961
-0.151418	0.010166	0.003009
-0.131746	0.019295	0.004958
-0.112344	0.027907	0.006796
-0.093300	0.035956	0.008513
-0.074698	0.043405	0.010101
-0.056619	0.050220	0.011554
-0.039142	0.056379	0.012865
-0.022337	0.061861	0.014031
-0.006272	0.066657	0.015047
0.008993	0.070758	0.015912
0.023403	0.074166	0.016626
0.036912	0.076885	0.017190
0.049480	0.078924	0.017604
0.061075	0.080298	0.017919
0.071672	0.081160	0.018145
0.081259	0.082617	0.018232
0.089854	0.083386	0.018214
0.097450	0.083489	0.018087
0.104048	0.082949	0.017848
0.109653	0.081791	0.017497
0.114279	0.080041	0.017035
0.117944	0.077732	0.016466
0.120672	0.074894	0.015796
0.122493	0.071564	0.015029
0.123441	0.067779	0.014172
0.123554	0.063581	0.013234
0.122876	0.059011	0.012222
0.121453	0.054115	0.011145
0.119333	0.048937	0.010014
0.116569	0.043527	0.008836
0.113214	0.037930	0.007624
0.109324	0.032197	0.006386
0.104955	0.026375	0.005133
0.100165	0.020513	0.003875
0.095011	0.014657	0.002621
0.089553	0.008854	0.001382
0.083846	0.003148	0.000168
0.077947	-0.002417	-0.001014
0.071912	-0.007802	-0.002155
0.065795	-0.012970	-0.003246
0.059647	-0.017886	-0.004281
0.053518	-0.022518	-0.005254
0.047454	-0.026839	-0.006158
0.041502	-0.030823	-0.006988
0.035701	-0.034450	-0.007740
0.030090	-0.037700	-0.008410
0.024704	-0.040558	-0.008995
0.019832	-0.043013	-0.009494
0.015290	-0.045056	-0.009903
0.011024	-0.046679	-0.010223
0.007055	-0.047883	-0.010453
0.003399	-0.048668	-0.010593
0.000068	-0.049039	-0.010646
-0.002927	-0.048826	-0.010612
-0.005581	-0.048084	-0.010490
-0.007889	-0.047006	-0.010297
-0.009854	-0.045603	-0.010023
-0.011480	-0.043882	-0.009672
-0.012776	-0.041859	-0.009248
-0.013754	-0.039547	-0.008757
-0.014425	-0.036968	-0.008203
-0.014806	-0.034140	-0.007592
-0.014916	-0.031089	-0.006931
-0.014774	-0.027840	-0.006224
-0.014402	-0.024420	-0.005479
-0.013823	-0.020858	-0.004703
-0.013062	-0.017185	-0.003901
-0.012144	-0.013432	-0.003080
-0.011094	-0.009631	-0.002249
-0.009941	-0.005814	-0.001413
-0.008709	-0.002014	-0.000580
-0.007427	0.001738	0.000243
-0.006120	0.005412	0.001051
-0.004814	0.008976	0.001836
-0.003536	0.012403	0.002592
-0.002309	0.015666	0.003314
-0.001156	0.018740	0.003996
-0.000099	0.021603	0.004633
0.000841	0.024234	0.005221
0.001647	0.026615	0.005756
0.002302	0.028731	0.006234
0.002791	0.030568	0.006653
0.003103	0.032115	0.007009
0.003227	0.033364	0.007301
0.003157	0.034310	0.007528
0.002886	0.034949	0.007688
0.002412	0.035280	0.007781
0.001736	0.035305	0.007808
0.000857	0.035028	0.007769
-0.000217	0.034456	0.007665
-0.001483	0.033597	0.007497
-0.002929	0.032546	0.007269
-0.004546	0.031404	0.006994
-0.006319	0.029996	0.006671
-0.008235	0.028335	0.006297
-0.010277	0.026436	0.005873
-0.012427	0.024317	0.005404
-0.014667	0.021996	0.004894
-0.016963	0.019492	0.004346
-0.019280	0.016828	0.003765
-0.021633	0.014026	0.003156
-0.023996	0.011109	0.002523
-0.026351	0.008101	0.001872
-0.028670	0.005029	0.001208
-0.030933	0.001914	0.000536
-0.033114	-0.001214	-0.000139
-0.035194	-0.004334	-0.000810
-0.037148	-0.007418	-0.001474
-0.038956	-0.010444	-0.002125
-0.040596	-0.013386	-0.002757
-0.042050	-0.016224	-0.003366
-0.043298	-0.018933	-0.003948
-0.044325	-0.021496	-0.004498
-0.045113	-0.023890	-0.005012
-0.045652	-0.026103	-0.005487
-0.045926	-0.028114	-0.005918
-0.045929	-0.029913	-0.006304
-0.045648	-0.031483	-0.006642
-0.045083	-0.032819	-0.006929
-0.044225	-0.033907	-0.007162
-0.043078	-0.034745	-0.007343
-0.041637	-0.035323	-0.007468
-0.039913	-0.035643	-0.007539
-0.037902	-0.035700	-0.007553
-0.035622	-0.035499	-0.007512
-0.033073	-0.035037	-0.007416
-0.030277	-0.034326	-0.007267
-0.027239	-0.033365	-0.007065
-0.023984	-0.032169	-0.006813
-0.020522	-0.030681	-0.006512
-0.016882	-0.028981	-0.006169
-0.013073	-0.027072	-0.005782
-0.009133	-0.024978	-0.005355
-0.005069	-0.022703	-0.004888
-0.000924	-0.020275	-0.004387
0.003295	-0.017698	-0.003855
0.007542	-0.015006	-0.003296
0.011811	-0.012203	-0.002714
0.016053	-0.009325	-0.002114
0.020264	-0.006375	-0.001499
0.024394	-0.003396	-0.000876
0.028441	-0.000386	-0.000245
0.032352	0.002608	0.000383
0.036131	0.005590	0.001010
0.039722	0.008512	0.001626
0.043136	0.011383	0.002232
0.046315	0.014149	0.002818
0.049276	0.016826	0.003385
0.051958	0.019360	0.003924
0.054437	0.021770	0.004439
0.056622	0.024000	0.004916
0.058531	0.026080	0.005363
0.060093	0.027947	0.005766
0.061358	0.029642	0.006134
0.062250	0.031098	0.006452
0.062834	0.032366	0.006732
0.063027	0.033374	0.006957
0.062909	0.034186	0.007142
0.062390	0.034725	0.007270
0.061566	0.035065	0.007356
0.060342	0.035125	0.007384
0.058827	0.034991	0.007371
0.056920	0.034575	0.007299
0.054747	0.033976	0.007188
0.052199	0.033101	0.007019
0.049417	0.032061	0.006815
0.046283	0.030846	0.006559
0.042956	0.029503	0.006276
0.039312	0.027909	0.005940
0.035519	0.026191	0.005580
0.031448	0.024243	0.005171
0.027280	0.022200	0.004743
0.022879	0.019952	0.004272
0.018435	0.017643	0.003789
0.013808	0.015158	0.003270
0.009194	0.012647	0.002746
0.004451	0.009995	0.002193
-0.000222	0.007353	0.001642
-0.004970	0.004606	0.001070
-0.009591	0.001907	0.000509
-0.014232	-0.000860	-0.000067
-0.018692	-0.003541	-0.000624
-0.023117	-0.006251	-0.001187
-0.027311	-0.008839	-0.001725
-0.031419	-0.011420	-0.002261
-0.035250	-0.013845	-0.002764
-0.038948	-0.016227	-0.003259
-0.042329	-0.018424	-0.003714
-0.045536	-0.020546	-0.004155
-0.048393	-0.022457	-0.004552
-0.051040	-0.024264	-0.004928
-0.053312	-0.025840	-0.005256
-0.055346	-0.027289	-0.005558
-0.056988	-0.028492	-0.005809
-0.058372	-0.029552	-0.006031
-0.059355	-0.030356	-0.006200
-0.060069	-0.031005	-0.006338
-0.060382	-0.031397	-0.006423
-0.060423	-0.031630	-0.006475
-0.060036	-0.031608	-0.006474
-0.059380	-0.031430	-0.006442
-0.058344	-0.030906	-0.006358
-0.057051	-0.030222	-0.006242
-0.055400	-0.029309	-0.006077
-0.053513	-0.028265	-0.005882
-0.051297	-0.027013	-0.005642
-0.048873	-0.025648	-0.005376
-0.046155	-0.024100	-0.005069
-0.043262	-0.022462	-0.004742
-0.040116	-0.020668	-0.004380
-0.036833	-0.018810	-0.004003
-0.033340	-0.016827	-0.003597
-0.029753	-0.014807	-0.003182
-0.026002	-0.012692	-0.002744
-0.022203	-0.010570	-0.002303
-0.018287	-0.008384	-0.001847
-0.014368	-0.006221	-0.001394
-0.010382	-0.004023	-0.000932
-0.006438	-0.001877	-0.000479
-0.002473	0.000275	-0.000024
0.001403	0.002349	0.000416
0.005256	0.004401	0.000852
0.008978	0.006350	0.001268
0.012634	0.008254	0.001675
0.016121	0.010034	0.002056
0.019504	0.011747	0.002423
0.022682	0.013318	0.002761
0.025724	0.014805	0.003081
0.028531	0.016135	0.003368
0.031174	0.017369	0.003635
0.033557	0.018434	0.003866
0.035756	0.019395	0.004075
0.037675	0.020180	0.004246
0.039394	0.020855	0.004394
0.040821	0.021351	0.004504
0.042040	0.021738	0.004595
0.042959	0.021946	0.004647
0.043668	0.022049	0.004675
0.044077	0.021977	0.004666
0.044279	0.021805	0.004635
0.044187	0.021466	0.004568
0.043897	0.021056	0.004480
0.043325	0.020579	0.004359
0.042571	0.020015	0.004222
0.041551	0.019295	0.004054
0.040369	0.018503	0.003874
0.038942	0.017569	0.003666
0.037410	0.016579	0.003448
0.035703	0.015463	0.003205
0.033880	0.014309	0.002956
0.031857	0.013049	0.002685
0.029746	0.011768	0.002411
0.027465	0.010400	0.002120
0.025126	0.009031	0.001830
0.022647	0.007594	0.001526
0.020142	0.006175	0.001227
0.017528	0.004708	0.000918
0.014920	0.003279	0.000618
0.012236	0.001820	0.000313
0.009588	0.000418	0.000020
0.006896	-0.000996	-0.000275
0.004271	-0.002336	-0.000554
0.001632	-0.003670	-0.000832
-0.000912	-0.004916	-0.001090
-0.003442	-0.006141	-0.001344
-0.005850	-0.007264	-0.001576
-0.008219	-0.008353	-0.001801
-0.010443	-0.009328	-0.002002
-0.012606	-0.010260	-0.002193
-0.014604	-0.011069	-0.002359
-0.016521	-0.011826	-0.002514
-0.018257	-0.012456	-0.002641
-0.019898	-0.013028	-0.002757
-0.021346	-0.013468	-0.002845
-0.022687	-0.013849	-0.002921
-0.023828	-0.014031	-0.002969
-0.024854	-0.014153	-0.003003
-0.025674	-0.014151	-0.003009
-0.026378	-0.014096	-0.003002
-0.026875	-0.013921	-0.002969
-0.027258	-0.013699	-0.002924
-0.027437	-0.013362	-0.002854
-0.027507	-0.012986	-0.002775
-0.027381	-0.012504	-0.002672
-0.027154	-0.011990	-0.002562
-0.026741	-0.011380	-0.002431
-0.026238	-0.010750	-0.002295
-0.025563	-0.010033	-0.002140
-0.024812	-0.009308	-0.001984
-0.023903	-0.008508	-0.001811
-0.022936	-0.007712	-0.001639
-0.021827	-0.006854	-0.001453
-0.020677	-0.006012	-0.001271
-0.019367	-0.005120	-0.001078
-0.018032	-0.004257	-0.000891
-0.016594	-0.003356	-0.000696
-0.015154	-0.002495	-0.000510
-0.013630	-0.001607	-0.000318
-0.012125	-0.000773	-0.000137
-0.010553	0.000079	0.000047
-0.009020	0.000866	0.000217
-0.007439	0.001662	0.000389
-0.005916	0.002383	0.000545
-0.004361	0.003105	0.000701
-0.002881	0.003745	0.000839
-0.001385	0.004378	0.000976
0.000020	0.004923	0.001093
0.001427	0.005456	0.001208
0.002730	0.005896	0.001303
0.004023	0.006322	0.001395
0.005200	0.006652	0.001467
0.006358	0.006965	0.001536
0.007390	0.007181	0.001583
0.008396	0.007381	0.001627
0.009269	0.007484	0.001649
0.010112	0.007573	0.001669
0.010817	0.007565	0.001667
0.011489	0.007569	0.001663
0.012021	0.007499	0.001639
0.012521	0.007419	0.001613
0.012881	0.007247	0.001569
0.013211	0.007070	0.001525
0.013403	0.006805	0.001463
0.013568	0.006542	0.001403
0.013599	0.006198	0.001325
0.013609	0.005862	0.001250
0.013492	0.005453	0.001160
0.013359	0.005059	0.001074
0.013106	0.004598	0.000974
0.012845	0.004161	0.000879
0.012473	0.003666	0.000772
0.012102	0.003202	0.000673
0.011628	0.002688	0.000563
0.011164	0.002213	0.000461
0.010608	0.001695	0.000351
0.010072	0.001223	0.000251
0.009453	0.000717	0.000143
0.008863	0.000264	0.000047
0.008202	-0.000217	-0.000054
0.007577	-0.000640	-0.000144
0.006891	-0.001084	-0.000237
0.006251	-0.001464	-0.000317
0.005575	-0.001860	-0.000400
0.004963	-0.002189	-0.000469
0.004307	-0.002528	-0.000541
0.003711	-0.002797	-0.000597
0.003077	-0.003074	-0.000655
0.002508	-0.003256	-0.000698
0.001909	-0.003428	-0.000741
0.001379	-0.003529	-0.000769
0.000826	-0.003636	-0.000796
0.000345	-0.003674	-0.000809
-0.000156	-0.003718	-0.000822
-0.000581	-0.003694	-0.000819
-0.001024	-0.003677	-0.000818
-0.001389	-0.003595	-0.000802
-0.001771	-0.003522	-0.000787
-0.002074	-0.003388	-0.000759
-0.002393	-0.003266	-0.000733
-0.002635	-0.003086	-0.000695
-0.002892	-0.002922	-0.000659
-0.003074	-0.002704	-0.000612
-0.003272	-0.002507	-0.000568
-0.003397	-0.002261	-0.000514
-0.003541	-0.002040	-0.000465
-0.003614	-0.001774	-0.000406
-0.003709	-0.001538	-0.000354
-0.003737	-0.001262	-0.000292
-0.003789	-0.001020	-0.000238
-0.003777	-0.000743	-0.000176
-0.003794	-0.000505	-0.000123
-0.003750	-0.000235	-0.000062
-0.003738	-0.000009	-0.000011
-0.003670	0.000244	0.000046
-0.003637	0.000451	0.000093
-0.003550	0.000682	0.000145
-0.003503	0.000862	0.000187
-0.003406	0.001064	0.000233
-0.003351	0.001212	0.000267
-0.003248	0.001380	0.000306
-0.003192	0.001493	0.000332
-0.003089	0.001624	0.000363
-0.003035	0.001698	0.000381
-0.002937	0.001789	0.000403
-0.002890	0.001823	0.000412
-0.002800	0.001875	0.000425
-0.002763	0.001868	0.000425
-0.002682	0.001881	0.000429
-0.002641	0.001835	0.000421
-0.002555	0.001810	0.000417
-0.002525	0.001728	0.000400
-0.002451	0.001669	0.000388
-0.002433	0.001554	0.000364
-0.002371	0.001465	0.000345
-0.002363	0.001322	0.000315
-0.002311	0.001207	0.000290
-0.002312	0.001041	0.000255
-0.002266	0.000916	0.000225
-0.002273	0.000747	0.000185
-0.002231	0.000609	0.000153
-0.002240	0.000425	0.000111
-0.002197	0.000275	0.000077
-0.002204	0.000082	0.000034
-0.002158	-0.000073	-0.000001
-0.002160	-0.000269	-0.000044
-0.002106	-0.000423	-0.000078
-0.002098	-0.000614	-0.000119
-0.002033	-0.000760	-0.000151
-0.002012	-0.000941	-0.000190
-0.001933	-0.001074	-0.000219
-0.001896	-0.001239	-0.000255
-0.001800	-0.001354	-0.000279
-0.001745	-0.001498	-0.000310
-0.001629	-0.001590	-0.000330
-0.001553	-0.001708	-0.000355
-0.001416	-0.001774	-0.000369
-0.001319	-0.001864	-0.000389
-0.001161	-0.001885	-0.000397
-0.001042	-0.001930	-0.000409
-0.000863	-0.001920	-0.000410
-0.000723	-0.001933	-0.000415
-0.000523	-0.001892	-0.000409
-0.000363	-0.001874	-0.000408
-0.000145	-0.001802	-0.000394
0.000031	-0.001755	-0.000386
0.000264	-0.001654	-0.000366
0.000454	-0.001579	-0.000352
0.000698	-0.001452	-0.000326
0.000898	-0.001352	-0.000306
0.001149	-0.001203	-0.000275
0.001353	-0.001082	-0.000250
0.001607	-0.000915	-0.000215
0.001811	-0.000778	-0.000186
0.002061	-0.000596	-0.000148
0.002259	-0.000448	-0.000116
0.002500	-0.000257	-0.000076
0.002686	-0.000102	-0.000043
0.002913	0.000092	-0.000001
0.003083	0.000248	0.000033
0.003290	0.000441	0.000074
0.003437	0.000593	0.000107
0.003618	0.000779	0.000147
0.003738	0.000922	0.000179
0.003890	0.001097	0.000217
0.003978	0.001226	0.000245
0.004096	0.001385	0.000280
0.004151	0.001496	0.000305
0.004241	0.001636	0.000336
0.004262	0.001726	0.000357
0.004311	0.001842	0.000383
0.004291	0.001908	0.000398
0.004298	0.001999	0.000419
0.004235	0.002039	0.000428
0.004199	0.002103	0.000443
0.004094	0.002115	0.000447
0.004015	0.002151	0.000456
0.003867	0.002134	0.000454
0.003747	0.002141	0.000456
0.003559	0.002097	0.000448
0.003401	0.002076	0.000445
0.003175	0.002004	0.000430
0.002981	0.001958	0.000421
0.002723	0.001860	0.000402
0.002497	0.001789	0.000387
0.002210	0.001668	0.000362
0.001958	0.001576	0.000343
0.001647	0.001435	0.000314
0.001376	0.001323	0.000291
0.001047	0.001166	0.000258
0.000761	0.001040	0.000231
0.000422	0.000869	0.000195
0.000129	0.000733	0.000166
-0.000215	0.000553	0.000128
-0.000509	0.000410	0.000098
-0.000850	0.000226	0.000059
-0.001138	0.000081	0.000028
-0.001469	-0.000103	-0.000011
-0.001744	-0.000247	-0.000042
-0.002060	-0.000427	-0.000081
-0.002315	-0.000564	-0.000110
-0.002608	-0.000736	-0.000147
-0.002839	-0.000863	-0.000175
-0.003104	-0.001023	-0.000209
-0.003303	-0.001137	-0.000234
-0.003535	-0.001282	-0.000265
-0.003699	-0.001379	-0.000286
-0.003894	-0.001505	-0.000314
-0.004019	-0.001583	-0.000331
-0.004170	-0.001689	-0.000354
-0.004246	-0.001745	-0.000366
-0.004349	-0.001829	-0.000385
-0.004381	-0.001862	-0.000392
-0.004440	-0.001922	-0.000406
-0.004427	-0.001931	-0.000408
-0.004441	-0.001967	-0.000416
-0.004384	-0.001952	-0.000414
-0.004354	-0.001965	-0.000417
-0.004253	-0.001926	-0.000409
-0.004180	-0.001915	-0.000407
-0.004038	-0.001854	-0.000395
-0.003926	-0.001821	-0.000388
-0.003746	-0.001739	-0.000371
-0.003597	-0.001685	-0.000360
-0.003382	-0.001584	-0.000339
-0.003201	-0.001513	-0.000324
-0.002957	-0.001396	-0.000299
-0.002748	-0.001309	-0.000281
-0.002479	-0.001178	-0.000254
-0.002249	-0.001080	-0.000233
-0.001960	-0.000938	-0.000203
-0.001714	-0.000831	-0.000180
-0.001412	-0.000681	-0.000148
-0.001156	-0.000569	-0.000124
-0.000847	-0.000416	-0.000092
-0.000586	-0.000301	-0.000067
-0.000277	-0.000147	-0.000035
-0.000018	-0.000033	-0.000010
0.000286	0.000117	0.000022
0.000537	0.000227	0.000045
0.000830	0.000372	0.000076
0.001068	0.000474	0.000098
0.001345	0.000610	0.000127
0.001563	0.000702	0.000147
0.001820	0.000826	0.000174
0.002015	0.000906	0.000191
0.002245	0.001017	0.000215
0.002413	0.001082	0.000229
0.002615	0.001178	0.000249
0.002752	0.001227	0.000260
0.002921	0.001307	0.000277
0.003025	0.001339	0.000284
0.003161	0.001400	0.000297
0.003230	0.001415	0.000301
0.003330	0.001459	0.000310
0.003363	0.001455	0.000310
0.003427	0.001481	0.000315
0.003424	0.001459	0.000311
0.003452	0.001468	0.000313
0.003414	0.001430	0.000305
0.003408	0.001422	0.000303
0.003336	0.001368	0.000292
0.003296	0.001345	0.000287
0.003193	0.001277	0.000272
0.003123	0.001240	0.000264
0.002990	0.001159	0.000247
0.002893	0.001111	0.000237
0.002734	0.001019	0.000217
