## Supplementary material for "Visualising joint force-velocity properties in musculoskeletal models": Code&Data: A03_FB_P04_x2_qposOutput.csv

0.349066	1.396263	0.349066
0.349066	1.396265	0.349068
0.349065	1.396273	0.349078
0.349063	1.396296	0.349106
0.349059	1.396348	0.349171
0.349051	1.396445	0.349294
0.349038	1.396611	0.349509
0.349020	1.396870	0.349855
0.348995	1.397248	0.350379
0.348965	1.397772	0.351135
0.348933	1.398469	0.352177
0.348903	1.399362	0.353560
0.348880	1.400473	0.355331
0.348872	1.401824	0.357531
0.348887	1.403431	0.360194
0.348935	1.405308	0.363349
0.349030	1.407462	0.367021
0.349185	1.409897	0.371227
0.349416	1.412618	0.375976
0.349738	1.415626	0.381272
0.350165	1.418920	0.387116
0.350712	1.422499	0.393503
0.351393	1.426363	0.400427
0.352221	1.430507	0.407879
0.353207	1.434930	0.415851
0.354363	1.439629	0.424330
0.355700	1.444599	0.433305
0.357226	1.449837	0.442764
0.358950	1.455340	0.452693
0.360880	1.461102	0.463078
0.363023	1.467121	0.473900
0.365385	1.473393	0.485138
0.367972	1.479915	0.496766
0.370790	1.486685	0.508752
0.373843	1.493701	0.521061
0.377135	1.500962	0.533649
0.380670	1.508467	0.546465
0.384451	1.516217	0.559452
0.388483	1.524212	0.572545
0.392767	1.532452	0.585673
0.397306	1.540936	0.598760
0.402104	1.549661	0.611727
0.407164	1.558625	0.624491
0.412487	1.567820	0.636972
0.418078	1.577237	0.649089
0.423939	1.586862	0.660769
0.430074	1.596677	0.671946
0.436487	1.606661	0.682566
0.443182	1.616786	0.692587
0.450162	1.627020	0.701982
0.457431	1.637325	0.710741
0.464995	1.647659	0.718866
0.472856	1.657978	0.726371
0.481018	1.668231	0.733284
0.489485	1.678368	0.739639
0.498259	1.688334	0.745474
0.507341	1.698078	0.750823
0.516733	1.707548	0.755722
0.526433	1.716692	0.760201
0.536440	1.725463	0.764285
0.546751	1.733817	0.767997
0.557361	1.741713	0.771357
0.568263	1.749115	0.774383
0.578880	1.757223	0.774391
0.589507	1.764133	0.780719
0.599772	1.772439	0.779768
0.610274	1.778158	0.791685
0.620322	1.786023	0.792385
0.630353	1.793229	0.794764
0.640241	1.800676	0.793863
0.650401	1.805543	0.804559
0.660157	1.812428	0.803476
0.670218	1.816632	0.814034
0.680376	1.821587	0.815183
0.690923	1.825214	0.816842
0.701730	1.828221	0.816316
0.713045	1.828762	0.824465
0.723993	1.832513	0.817271
0.735777	1.831551	0.828892
0.746566	1.837712	0.815069
0.758418	1.837777	0.823993
0.769779	1.841784	0.814760
0.782045	1.840490	0.825192
0.793359	1.846015	0.810201
0.805727	1.845282	0.817553
0.817308	1.850308	0.802154
0.829921	1.849064	0.808764
0.841707	1.853819	0.791858
0.854518	1.852195	0.796991
0.866515	1.856462	0.778950
0.879512	1.854338	0.782737
0.891706	1.857988	0.763831
0.904858	1.855319	0.766337
0.917230	1.858219	0.747082
0.930498	1.855004	0.748481
0.943023	1.857021	0.729726
0.956346	1.853358	0.730247
0.968993	1.854336	0.713498
0.982263	1.850609	0.713192
0.995005	1.850254	0.701842
1.007858	1.848564	0.697718
1.020511	1.847718	0.692842
1.033086	1.846835	0.689571
1.045540	1.846228	0.685966
1.057931	1.845435	0.683219
1.070196	1.844844	0.679571
1.082397	1.843926	0.676846
1.094448	1.843231	0.672851
1.106416	1.842157	0.669853
1.118216	1.841263	0.665644
1.129898	1.840054	0.662150
1.141401	1.838906	0.657854
1.152748	1.837547	0.653827
1.163904	1.836142	0.649383
1.174871	1.834591	0.644911
1.185630	1.832939	0.640209
1.196173	1.831159	0.635367
1.206489	1.829259	0.630349
1.216568	1.827232	0.625167
1.226401	1.825077	0.619817
1.235978	1.822791	0.614302
1.245293	1.820371	0.608620
1.254336	1.817816	0.602773
1.263103	1.815123	0.596761
1.271588	1.812291	0.590585
1.279786	1.809317	0.584246
1.287695	1.806199	0.577744
1.295311	1.802935	0.571079
1.302633	1.799522	0.564254
1.309661	1.795959	0.557267
1.316397	1.792241	0.550120
1.322842	1.788367	0.542812
1.328998	1.784334	0.535345
1.334871	1.780137	0.527718
1.340466	1.775774	0.519931
1.345788	1.771240	0.511984
1.350846	1.766531	0.503877
1.355648	1.761644	0.495609
1.360204	1.756572	0.487179
1.364525	1.751312	0.478586
1.368622	1.745859	0.469827
1.372508	1.740208	0.460899
1.376196	1.734355	0.451800
1.379701	1.728297	0.442526
1.383037	1.722029	0.433074
1.386218	1.715551	0.423443
1.389260	1.708861	0.413631
1.392177	1.701958	0.403637
1.394984	1.694843	0.393463
1.397696	1.687520	0.383110
1.400325	1.679992	0.372582
1.402886	1.672266	0.361884
1.405389	1.664348	0.351025
1.407847	1.656249	0.340012
1.410269	1.647979	0.328858
1.412664	1.639553	0.317576
1.415039	1.630986	0.306183
1.417402	1.622295	0.294694
1.419758	1.613499	0.283129
1.422110	1.604621	0.271507
1.424461	1.595683	0.259851
1.426815	1.586710	0.248184
1.429171	1.577727	0.236532
1.431531	1.568761	0.224920
1.433893	1.559842	0.213375
1.436256	1.550998	0.201926
1.438618	1.542259	0.190600
1.440978	1.533654	0.179427
1.443333	1.525214	0.168435
1.445679	1.516969	0.157653
1.448014	1.508949	0.147107
1.450335	1.501183	0.136826
1.452639	1.493700	0.126836
1.454923	1.486526	0.117161
1.457185	1.479688	0.107825
1.459424	1.473208	0.098853
1.461638	1.467110	0.090268
1.463827	1.461409	0.082099
1.465991	1.456121	0.074368
1.468130	1.451259	0.067102
1.470248	1.446833	0.060317
1.472345	1.442846	0.054032
1.474427	1.439304	0.048257
1.476498	1.436201	0.043002
1.478564	1.433532	0.038270
1.480632	1.431282	0.034064
1.482713	1.429431	0.030379
1.484815	1.427951	0.027208
1.486952	1.426806	0.024539
1.489138	1.425949	0.022354
1.491389	1.425327	0.020614
1.493722	1.424883	0.019263
1.496151	1.424569	0.018212
1.498688	1.424339	0.017390
1.501339	1.424180	0.016680
1.504111	1.424021	0.016243
1.506979	1.424104	0.015126
1.510056	1.423263	0.017422
1.512980	1.425733	0.006873
1.516501	1.423505	0.012669
1.519691	1.426020	0.001019
1.523434	1.423936	0.005764
1.526839	1.426412	-0.005874
1.530753	1.424478	-0.001468
1.534327	1.426976	-0.012763
1.538373	1.425223	-0.008383
1.542085	1.427787	-0.019205
1.546241	1.426235	-0.014709
1.550073	1.428879	-0.024997
1.554323	1.427531	-0.020336
1.558261	1.430244	-0.030066
1.562596	1.429089	-0.025243
1.566634	1.431851	-0.034424
1.571044	1.430867	-0.029477
1.575174	1.433648	-0.038144
1.579654	1.432808	-0.033135
1.583869	1.435578	-0.041352
1.588410	1.434855	-0.036358
1.592700	1.437588	-0.044213
1.597293	1.436951	-0.039321
1.601646	1.439626	-0.046915
1.606279	1.439050	-0.042211
1.610682	1.441652	-0.049650
1.615342	1.441114	-0.045215
1.619776	1.443631	-0.052593
1.624447	1.443111	-0.048494
1.628894	1.445534	-0.055883
1.633556	1.445015	-0.052171
1.637997	1.447332	-0.059616
1.642632	1.446800	-0.056323
1.647045	1.449001	-0.063838
1.651631	1.448445	-0.060979
1.655994	1.450514	-0.068547
1.660511	1.449924	-0.066119
1.664804	1.451848	-0.073697
1.669229	1.451215	-0.071683
1.673430	1.452978	-0.079207
1.677744	1.452297	-0.077578
1.681833	1.453883	-0.084967
1.686014	1.453152	-0.083685
1.689971	1.454548	-0.090845
1.694000	1.453769	-0.089871
1.697807	1.454964	-0.096701
1.701666	1.454143	-0.095995
1.705305	1.455130	-0.102388
1.708975	1.454282	-0.101917
1.712430	1.455055	-0.107756
1.715894	1.454201	-0.107493
1.719151	1.454756	-0.112640
1.722394	1.453929	-0.112569
1.725439	1.454258	-0.116820
1.728443	1.453510	-0.116955
1.731263	1.453648	-0.120290
1.734017	1.453031	-0.120688
1.736606	1.453045	-0.123317
1.739113	1.452562	-0.123993
1.741474	1.452488	-0.126102
1.743743	1.452125	-0.127067
1.745886	1.451974	-0.128792
1.747933	1.451681	-0.129974
1.749871	1.451472	-0.131497
1.751714	1.451200	-0.132822
1.753460	1.450947	-0.134278
1.755114	1.450667	-0.135690
1.756680	1.450380	-0.137149
1.758159	1.450076	-0.138614
1.759557	1.449759	-0.140100
1.760876	1.449429	-0.141600
1.762119	1.449087	-0.143114
1.763291	1.448732	-0.144639
1.764394	1.448367	-0.146173
1.765433	1.447992	-0.147712
1.766410	1.447609	-0.149254
1.767331	1.447219	-0.150797
1.768197	1.446825	-0.152336
1.769014	1.446428	-0.153868
1.769784	1.446029	-0.155392
1.770511	1.445632	-0.156902
1.771198	1.445239	-0.158396
1.771850	1.444851	-0.159870
1.772468	1.444471	-0.161320
1.773057	1.444102	-0.162743
1.773619	1.443744	-0.164134
1.774157	1.443401	-0.165491
1.774675	1.443075	-0.166808
1.775173	1.442766	-0.168082
1.775657	1.442477	-0.169310
1.776126	1.442209	-0.170487
1.776585	1.441962	-0.171610
1.777035	1.441738	-0.172677
1.777479	1.441537	-0.173684
1.777917	1.441359	-0.174631
1.778353	1.441203	-0.175514
1.778788	1.441070	-0.176334
1.779224	1.440958	-0.177091
1.779662	1.440868	-0.177785
1.780104	1.440797	-0.178418
1.780551	1.440745	-0.178991
1.781003	1.440711	-0.179509
1.781463	1.440694	-0.179972
1.781932	1.440692	-0.180386
1.782408	1.440704	-0.180752
1.782893	1.440737	-0.181090
1.783387	1.440788	-0.181394
1.783888	1.440859	-0.181668
1.784396	1.440952	-0.181913
1.784911	1.441065	-0.182131
1.785433	1.441200	-0.182323
1.785961	1.441356	-0.182492
1.786494	1.441534	-0.182638
1.787032	1.441733	-0.182764
1.787574	1.441952	-0.182871
1.788118	1.442192	-0.182960
1.788665	1.442451	-0.183032
1.789213	1.442730	-0.183090
1.789761	1.443026	-0.183134
1.790309	1.443340	-0.183164
1.790854	1.443670	-0.183183
1.791397	1.444016	-0.183191
1.791935	1.444375	-0.183189
1.792469	1.444748	-0.183178
1.792996	1.445131	-0.183157
1.793515	1.445524	-0.183128
1.794026	1.445925	-0.183092
1.794527	1.446332	-0.183048
1.795018	1.446745	-0.182999
1.795496	1.447161	-0.182944
1.795962	1.447578	-0.182885
1.796414	1.447996	-0.182823
1.796851	1.448412	-0.182759
1.797272	1.448825	-0.182694
1.797677	1.449232	-0.182628
1.798065	1.449634	-0.182563
1.798434	1.450027	-0.182499
1.798785	1.450411	-0.182438
1.799117	1.450783	-0.182381
1.799430	1.451143	-0.182327
1.799722	1.451490	-0.182279
1.799995	1.451821	-0.182237
1.800246	1.452137	-0.182201
1.800478	1.452436	-0.182172
1.800688	1.452716	-0.182151
1.800878	1.452979	-0.182139
1.801048	1.453222	-0.182135
1.801197	1.453445	-0.182141
1.801327	1.453648	-0.182157
1.801437	1.453832	-0.182185
1.801528	1.453995	-0.182226
1.801600	1.454139	-0.182281
1.801655	1.454263	-0.182350
1.801692	1.454367	-0.182434
1.801713	1.454452	-0.182534
1.801718	1.454518	-0.182650
1.801708	1.454567	-0.182783
1.801684	1.454597	-0.182933
1.801646	1.454612	-0.183100
1.801595	1.454611	-0.183284
1.801531	1.454596	-0.183485
1.801455	1.454568	-0.183703
1.801368	1.454530	-0.183939
1.801269	1.454482	-0.184190
1.801160	1.454425	-0.184453
1.801041	1.454359	-0.184727
1.800913	1.454287	-0.185010
1.800775	1.454207	-0.185301
1.800630	1.454122	-0.185597
1.800478	1.454032	-0.185897
1.800319	1.453939	-0.186200
1.800154	1.453842	-0.186504
1.799983	1.453743	-0.186807
1.799809	1.453642	-0.187108
1.799631	1.453541	-0.187407
1.799450	1.453441	-0.187700
1.799266	1.453341	-0.187988
1.799082	1.453244	-0.188269
1.798897	1.453149	-0.188541
1.798712	1.453057	-0.188805
1.798528	1.452970	-0.189058
1.798346	1.452886	-0.189300
1.798166	1.452808	-0.189530
1.797989	1.452736	-0.189748
1.797816	1.452669	-0.189952
1.797648	1.452608	-0.190143
1.797485	1.452554	-0.190320
1.797327	1.452507	-0.190483
1.797176	1.452467	-0.190630
1.797031	1.452433	-0.190764
1.796893	1.452406	-0.190883
1.796764	1.452387	-0.190987
1.796642	1.452374	-0.191077
1.796528	1.452368	-0.191153
1.796423	1.452369	-0.191216
1.796327	1.452376	-0.191265
1.796240	1.452391	-0.191304
1.796161	1.452413	-0.191334
1.796091	1.452444	-0.191355
1.796030	1.452482	-0.191369
1.795977	1.452528	-0.191375
1.795933	1.452582	-0.191373
1.795897	1.452644	-0.191365
1.795868	1.452713	-0.191349
1.795848	1.452789	-0.191325
1.795834	1.452872	-0.191294
1.795828	1.452961	-0.191255
1.795828	1.453056	-0.191209
1.795835	1.453156	-0.191157
1.795848	1.453261	-0.191098
1.795868	1.453370	-0.191034
1.795893	1.453481	-0.190965
1.795925	1.453595	-0.190891
1.795962	1.453710	-0.190815
1.796005	1.453826	-0.190735
1.796053	1.453942	-0.190654
1.796106	1.454057	-0.190571
1.796164	1.454170	-0.190487
1.796226	1.454282	-0.190404
1.796293	1.454390	-0.190321
1.796363	1.454495	-0.190240
1.796438	1.454596	-0.190161
1.796515	1.454693	-0.190085
1.796595	1.454784	-0.190012
1.796678	1.454870	-0.189943
1.796764	1.454950	-0.189877
1.796851	1.455023	-0.189817
1.796939	1.455090	-0.189761
1.797029	1.455150	-0.189711
1.797119	1.455202	-0.189666
1.797210	1.455248	-0.189627
1.797301	1.455286	-0.189594
1.797392	1.455316	-0.189567
1.797482	1.455339	-0.189546
1.797571	1.455354	-0.189531
1.797659	1.455362	-0.189522
1.797746	1.455363	-0.189519
1.797830	1.455357	-0.189522
1.797912	1.455343	-0.189531
1.797992	1.455324	-0.189547
1.798070	1.455298	-0.189569
1.798144	1.455267	-0.189597
1.798216	1.455231	-0.189632
1.798284	1.455189	-0.189673
1.798349	1.455143	-0.189719
1.798410	1.455092	-0.189770
1.798468	1.455038	-0.189825
1.798522	1.454980	-0.189885
1.798572	1.454919	-0.189948
1.798619	1.454854	-0.190015
1.798661	1.454788	-0.190084
1.798700	1.454720	-0.190155
1.798735	1.454650	-0.190228
1.798765	1.454579	-0.190303
1.798792	1.454508	-0.190377
1.798815	1.454436	-0.190453
1.798835	1.454365	-0.190527
1.798850	1.454295	-0.190602
1.798862	1.454225	-0.190674
1.798871	1.454158	-0.190746
1.798876	1.454092	-0.190815
1.798877	1.454029	-0.190882
1.798876	1.453969	-0.190945
1.798871	1.453911	-0.191006
1.798863	1.453857	-0.191063
1.798853	1.453807	-0.191116
1.798839	1.453760	-0.191165
1.798824	1.453717	-0.191209
1.798806	1.453679	-0.191249
1.798786	1.453644	-0.191283
1.798764	1.453615	-0.191313
1.798740	1.453589	-0.191337
1.798715	1.453568	-0.191356
1.798689	1.453551	-0.191370
1.798661	1.453539	-0.191378
1.798632	1.453531	-0.191381
1.798603	1.453527	-0.191378
1.798572	1.453528	-0.191370
1.798542	1.453532	-0.191357
1.798511	1.453540	-0.191339
1.798480	1.453552	-0.191316
1.798449	1.453568	-0.191289
1.798418	1.453588	-0.191258
1.798387	1.453611	-0.191223
1.798357	1.453637	-0.191186
1.798327	1.453667	-0.191145
1.798297	1.453699	-0.191101
1.798269	1.453734	-0.191055
1.798241	1.453772	-0.191007
1.798214	1.453811	-0.190958
1.798188	1.453852	-0.190907
1.798163	1.453895	-0.190854
1.798139	1.453939	-0.190801
1.798116	1.453984	-0.190748
1.798095	1.454030	-0.190694
1.798075	1.454076	-0.190641
1.798056	1.454122	-0.190588
1.798038	1.454167	-0.190535
1.798022	1.454212	-0.190484
1.798008	1.454256	-0.190434
1.797994	1.454299	-0.190386
1.797983	1.454340	-0.190339
1.797972	1.454379	-0.190294
1.797964	1.454417	-0.190252
1.797956	1.454452	-0.190212
1.797950	1.454484	-0.190175
1.797946	1.454515	-0.190141
1.797943	1.454542	-0.190109
1.797941	1.454566	-0.190081
1.797941	1.454588	-0.190055
1.797942	1.454606	-0.190033
1.797944	1.454621	-0.190014
1.797948	1.454633	-0.189998
1.797952	1.454641	-0.189985
1.797958	1.454646	-0.189975
1.797965	1.454647	-0.189969
1.797973	1.454646	-0.189966
1.797982	1.454641	-0.189966
1.797992	1.454633	-0.189968
1.798003	1.454622	-0.189974
1.798015	1.454608	-0.189983
1.798027	1.454591	-0.189995
1.798040	1.454572	-0.190010
1.798054	1.454551	-0.190027
1.798068	1.454527	-0.190047
1.798083	1.454501	-0.190069
1.798098	1.454474	-0.190093
1.798113	1.454445	-0.190119
1.798128	1.454415	-0.190147
1.798144	1.454384	-0.190177
1.798160	1.454352	-0.190207
1.798176	1.454319	-0.190239
1.798192	1.454286	-0.190272
1.798208	1.454252	-0.190305
1.798224	1.454219	-0.190338
1.798240	1.454186	-0.190371
1.798255	1.454154	-0.190405
1.798270	1.454122	-0.190437
1.798285	1.454091	-0.190470
1.798300	1.454062	-0.190501
1.798314	1.454033	-0.190531
1.798327	1.454007	-0.190560
1.798340	1.453981	-0.190588
1.798353	1.453958	-0.190614
1.798365	1.453937	-0.190638
1.798376	1.453917	-0.190660
1.798387	1.453900	-0.190680
1.798397	1.453884	-0.190698
1.798406	1.453871	-0.190714
1.798415	1.453861	-0.190727
1.798423	1.453852	-0.190738
1.798430	1.453846	-0.190747
1.798437	1.453842	-0.190753
1.798443	1.453841	-0.190756
1.798448	1.453842	-0.190757
1.798452	1.453845	-0.190756
1.798456	1.453850	-0.190752
1.798458	1.453857	-0.190746
1.798460	1.453866	-0.190737
1.798462	1.453877	-0.190727
1.798462	1.453890	-0.190715
1.798462	1.453905	-0.190701
1.798461	1.453921	-0.190686
1.798459	1.453939	-0.190669
1.798457	1.453958	-0.190650
1.798454	1.453978	-0.190631
1.798450	1.453999	-0.190611
1.798446	1.454021	-0.190589
1.798441	1.454044	-0.190568
1.798436	1.454068	-0.190545
1.798430	1.454091	-0.190523
1.798423	1.454115	-0.190500
1.798416	1.454139	-0.190477
1.798409	1.454163	-0.190455
1.798401	1.454186	-0.190432
1.798393	1.454209	-0.190411
1.798384	1.454231	-0.190389
1.798375	1.454252	-0.190369
1.798366	1.454273	-0.190349
1.798357	1.454292	-0.190331
1.798347	1.454310	-0.190313
1.798337	1.454327	-0.190297
1.798328	1.454342	-0.190282
1.798318	1.454356	-0.190268
1.798308	1.454369	-0.190256
1.798298	1.454379	-0.190245
1.798288	1.454388	-0.190235
1.798278	1.454395	-0.190227
1.798268	1.454401	-0.190221
1.798259	1.454404	-0.190216
1.798249	1.454406	-0.190213
1.798240	1.454406	-0.190211
1.798231	1.454404	-0.190211
1.798223	1.454401	-0.190212
1.798214	1.454396	-0.190215
1.798207	1.454389	-0.190219
1.798199	1.454381	-0.190224
1.798192	1.454371	-0.190231
1.798185	1.454360	-0.190239
1.798179	1.454347	-0.190248
1.798173	1.454334	-0.190258
1.798167	1.454319	-0.190269
1.798162	1.454304	-0.190281
1.798158	1.454288	-0.190294
1.798154	1.454271	-0.190307
1.798151	1.454253	-0.190322
1.798148	1.454236	-0.190336
1.798146	1.454217	-0.190351
1.798144	1.454199	-0.190367
1.798143	1.454181	-0.190382
1.798142	1.454163	-0.190398
1.798142	1.454145	-0.190413
1.798142	1.454128	-0.190428
1.798143	1.454111	-0.190443
1.798144	1.454095	-0.190458
1.798146	1.454080	-0.190472
1.798149	1.454065	-0.190485
1.798151	1.454052	-0.190498
1.798155	1.454039	-0.190509
1.798159	1.454027	-0.190520
1.798163	1.454017	-0.190530
1.798167	1.454008	-0.190539
1.798172	1.454000	-0.190547
1.798178	1.453993	-0.190554
1.798183	1.453987	-0.190560
1.798189	1.453983	-0.190564
1.798196	1.453980	-0.190567
1.798202	1.453979	-0.190569
1.798209	1.453979	-0.190570
1.798216	1.453980	-0.190569
1.798223	1.453982	-0.190567
1.798230	1.453985	-0.190564
1.798238	1.453990	-0.190560
1.798245	1.453996	-0.190554
1.798253	1.454003	-0.190548
1.798260	1.454011	-0.190540
1.798268	1.454019	-0.190532
1.798275	1.454029	-0.190523
1.798283	1.454039	-0.190513
1.798290	1.454051	-0.190502
1.798297	1.454062	-0.190491
1.798304	1.454074	-0.190479
1.798311	1.454087	-0.190467
1.798318	1.454100	-0.190454
1.798324	1.454113	-0.190441
1.798331	1.454126	-0.190428
1.798336	1.454139	-0.190415
1.798342	1.454152	-0.190401
1.798347	1.454164	-0.190388
1.798352	1.454177	-0.190374
1.798357	1.454188	-0.190361
1.798361	1.454200	-0.190348
1.798364	1.454210	-0.190335
1.798368	1.454220	-0.190323
1.798371	1.454230	-0.190311
1.798373	1.454238	-0.190300
1.798375	1.454246	-0.190289
1.798377	1.454252	-0.190278
1.798378	1.454258	-0.190268
1.798379	1.454262	-0.190259
1.798380	1.454266	-0.190251
1.798380	1.454268	-0.190243
1.798379	1.454269	-0.190235
1.798379	1.454269	-0.190229
1.798377	1.454268	-0.190223
1.798376	1.454266	-0.190218
1.798374	1.454263	-0.190213
1.798371	1.454259	-0.190210
1.798369	1.454254	-0.190207
1.798365	1.454248	-0.190205
1.798362	1.454241	-0.190204
1.798358	1.454234	-0.190203
1.798354	1.454225	-0.190204
1.798350	1.454216	-0.190205
1.798345	1.454206	-0.190206
1.798341	1.454196	-0.190209
1.798335	1.454186	-0.190212
1.798330	1.454175	-0.190215
1.798325	1.454164	-0.190219
1.798319	1.454152	-0.190223
1.798314	1.454140	-0.190228
1.798308	1.454129	-0.190232
1.798302	1.454117	-0.190237
1.798296	1.454106	-0.190243
1.798290	1.454094	-0.190248
1.798284	1.454083	-0.190253
1.798278	1.454072	-0.190258
1.798272	1.454062	-0.190263
1.798266	1.454052	-0.190267
1.798261	1.454042	-0.190272
1.798255	1.454033	-0.190276
1.798250	1.454025	-0.190279
1.798245	1.454017	-0.190282
1.798240	1.454009	-0.190284
1.798235	1.454003	-0.190286
1.798230	1.453997	-0.190288
1.798226	1.453991	-0.190288
1.798222	1.453987	-0.190288
1.798218	1.453983	-0.190287
1.798214	1.453979	-0.190286
1.798211	1.453977	-0.190283
1.798208	1.453975	-0.190280
1.798206	1.453974	-0.190277
1.798203	1.453973	-0.190272
1.798202	1.453973	-0.190267
1.798200	1.453974	-0.190261
1.798199	1.453975	-0.190254
1.798198	1.453977	-0.190247
1.798197	1.453980	-0.190239
1.798197	1.453983	-0.190231
1.798197	1.453986	-0.190222
1.798198	1.453990	-0.190212
1.798199	1.453994	-0.190203
1.798200	1.453999	-0.190193
1.798201	1.454004	-0.190183
1.798203	1.454009	-0.190173
1.798205	1.454015	-0.190162
1.798207	1.454020	-0.190152
1.798209	1.454026	-0.190141
1.798212	1.454032	-0.190131
1.798215	1.454038	-0.190120
1.798218	1.454044	-0.190110
1.798221	1.454049	-0.190100
1.798225	1.454055	-0.190090
1.798228	1.454060	-0.190080
1.798232	1.454066	-0.190071
1.798236	1.454070	-0.190061
1.798240	1.454075	-0.190053
1.798244	1.454079	-0.190044
1.798248	1.454083	-0.190036
1.798252	1.454087	-0.190028
1.798256	1.454090	-0.190021
1.798260	1.454092	-0.190015
1.798264	1.454094	-0.190008
1.798268	1.454096	-0.190002
1.798272	1.454097	-0.189997
1.798276	1.454098	-0.189992
1.798279	1.454098	-0.189988
1.798283	1.454097	-0.189984
1.798287	1.454096	-0.189981
1.798290	1.454095	-0.189978
1.798293	1.454093	-0.189976
1.798296	1.454090	-0.189974
1.798299	1.454087	-0.189973
1.798302	1.454084	-0.189972
1.798304	1.454080	-0.189972
1.798306	1.454076	-0.189972
1.798308	1.454072	-0.189973
1.798310	1.454067	-0.189974
1.798311	1.454062	-0.189976
1.798313	1.454057	-0.189978
1.798314	1.454052	-0.189980
1.798314	1.454046	-0.189982
1.798315	1.454040	-0.189985
1.798315	1.454035	-0.189988
1.798315	1.454029	-0.189991
1.798315	1.454023	-0.189994
1.798315	1.454017	-0.189997
1.798314	1.454011	-0.190000
1.798313	1.454005	-0.190003
1.798312	1.454000	-0.190006
1.798310	1.453994	-0.190010
1.798309	1.453989	-0.190012
1.798307	1.453984	-0.190015
1.798305	1.453979	-0.190018
1.798303	1.453975	-0.190020
1.798301	1.453970	-0.190022
1.798298	1.453966	-0.190024
1.798296	1.453962	-0.190025
1.798293	1.453959	-0.190027
1.798290	1.453956	-0.190027
1.798288	1.453953	-0.190028
1.798285	1.453950	-0.190028
1.798282	1.453948	-0.190028
1.798279	1.453947	-0.190027
1.798276	1.453945	-0.190026
1.798272	1.453944	-0.190024
1.798269	1.453943	-0.190022
1.798266	1.453943	-0.190019
1.798263	1.453943	-0.190017
1.798260	1.453943	-0.190013
1.798257	1.453943	-0.190010
1.798254	1.453944	-0.190005
1.798251	1.453945	-0.190001
1.798248	1.453946	-0.189996
1.798246	1.453947	-0.189991
1.798243	1.453949	-0.189986
1.798241	1.453951	-0.189980
1.798238	1.453953	-0.189975
1.798236	1.453955	-0.189969
1.798234	1.453957	-0.189962
1.798232	1.453960	-0.189956
1.798230	1.453962	-0.189950
1.798228	1.453965	-0.189943
1.798227	1.453967	-0.189937
1.798225	1.453969	-0.189930
1.798224	1.453972	-0.189923
1.798223	1.453974	-0.189917
1.798222	1.453977	-0.189910
1.798221	1.453979	-0.189904
1.798220	1.453981	-0.189897
1.798220	1.453983	-0.189891
1.798219	1.453984	-0.189885
1.798219	1.453986	-0.189878
1.798219	1.453987	-0.189872
1.798219	1.453988	-0.189867
1.798219	1.453989	-0.189861
1.798220	1.453990	-0.189855
1.798220	1.453990	-0.189850
1.798221	1.453990	-0.189845
1.798222	1.453990	-0.189840
1.798222	1.453990	-0.189835
1.798223	1.453989	-0.189831
1.798224	1.453988	-0.189827
1.798226	1.453987	-0.189823
1.798227	1.453985	-0.189819
1.798228	1.453984	-0.189815
1.798230	1.453982	-0.189812
1.798231	1.453980	-0.189809
1.798233	1.453977	-0.189806
1.798234	1.453975	-0.189804
1.798236	1.453972	-0.189802
1.798237	1.453969	-0.189800
1.798239	1.453966	-0.189798
1.798240	1.453963	-0.189796
1.798242	1.453959	-0.189795
1.798244	1.453956	-0.189794
1.798245	1.453952	-0.189793
1.798247	1.453949	-0.189792
1.798249	1.453945	-0.189791
1.798250	1.453942	-0.189790
1.798252	1.453938	-0.189789
1.798253	1.453934	-0.189789
1.798254	1.453931	-0.189788
1.798256	1.453927	-0.189788
1.798257	1.453924	-0.189787
1.798258	1.453920	-0.189787
1.798259	1.453917	-0.189786
1.798260	1.453914	-0.189785
1.798261	1.453911	-0.189785
1.798262	1.453908	-0.189784
1.798263	1.453905	-0.189783
1.798264	1.453902	-0.189782
1.798264	1.453899	-0.189781
1.798265	1.453897	-0.189779
1.798266	1.453895	-0.189778
1.798266	1.453893	-0.189776
1.798266	1.453891	-0.189774
1.798266	1.453889	-0.189772
1.798266	1.453888	-0.189770
1.798266	1.453886	-0.189768
1.798266	1.453885	-0.189765
1.798266	1.453884	-0.189763
1.798266	1.453883	-0.189760
1.798266	1.453882	-0.189757
1.798265	1.453882	-0.189753
1.798265	1.453881	-0.189750
1.798264	1.453881	-0.189747
1.798264	1.453881	-0.189743
1.798263	1.453881	-0.189739
1.798262	1.453881	-0.189735
1.798261	1.453881	-0.189731
1.798260	1.453882	-0.189726
1.798259	1.453882	-0.189722
1.798258	1.453882	-0.189718
1.798257	1.453883	-0.189713
1.798256	1.453883	-0.189709
1.798255	1.453884	-0.189704
1.798254	1.453884	-0.189699
1.798253	1.453885	-0.189695
1.798252	1.453885	-0.189690
1.798250	1.453886	-0.189685
1.798249	1.453886	-0.189681
1.798248	1.453887	-0.189676
1.798247	1.453887	-0.189671
1.798245	1.453888	-0.189667
1.798244	1.453888	-0.189662
1.798243	1.453888	-0.189658
1.798242	1.453888	-0.189654
1.798240	1.453888	-0.189649
1.798239	1.453888	-0.189645
1.798238	1.453888	-0.189641
1.798237	1.453887	-0.189637
1.798236	1.453887	-0.189633
1.798234	1.453886	-0.189629
1.798233	1.453886	-0.189625
1.798232	1.453885	-0.189622
1.798231	1.453884	-0.189618
1.798230	1.453883	-0.189615
1.798229	1.453882	-0.189611
1.798228	1.453881	-0.189608
1.798228	1.453879	-0.189605
1.798227	1.453878	-0.189602
1.798226	1.453876	-0.189600
1.798225	1.453875	-0.189597
1.798225	1.453873	-0.189594
1.798224	1.453871	-0.189592
1.798223	1.453869	-0.189589
1.798223	1.453867	-0.189587
1.798222	1.453865	-0.189585
1.798222	1.453863	-0.189583
1.798222	1.453861	-0.189580
1.798221	1.453859	-0.189578
1.798221	1.453856	-0.189576
1.798221	1.453854	-0.189574
1.798221	1.453852	-0.189572
1.798221	1.453850	-0.189571
1.798220	1.453848	-0.189569
1.798220	1.453845	-0.189567
1.798220	1.453843	-0.189565
1.798220	1.453841	-0.189563
1.798221	1.453839	-0.189561
1.798221	1.453837	-0.189559
1.798221	1.453835	-0.189557
1.798221	1.453833	-0.189555
1.798221	1.453831	-0.189552
1.798222	1.453829	-0.189550
1.798222	1.453827	-0.189548
1.798222	1.453825	-0.189546
1.798223	1.453824	-0.189543
1.798223	1.453822	-0.189541
1.798223	1.453821	-0.189538
1.798224	1.453819	-0.189535
1.798224	1.453818	-0.189533
1.798225	1.453817	-0.189530
1.798225	1.453815	-0.189527
1.798226	1.453814	-0.189524
1.798226	1.453813	-0.189521
1.798227	1.453812	-0.189518
1.798227	1.453811	-0.189514
1.798228	1.453811	-0.189511
1.798228	1.453810	-0.189507
1.798229	1.453809	-0.189504
1.798229	1.453808	-0.189500
1.798230	1.453808	-0.189497
1.798230	1.453807	-0.189493
1.798231	1.453807	-0.189489
1.798231	1.453806	-0.189485
1.798231	1.453806	-0.189482
1.798232	1.453805	-0.189478
1.798232	1.453805	-0.189474
1.798232	1.453804	-0.189470
1.798233	1.453804	-0.189466
1.798233	1.453803	-0.189462
1.798233	1.453803	-0.189458
1.798233	1.453803	-0.189454
1.798234	1.453802	-0.189450
1.798234	1.453802	-0.189446
1.798234	1.453801	-0.189442
1.798234	1.453801	-0.189439
1.798234	1.453800	-0.189435
1.798234	1.453799	-0.189431
1.798234	1.453799	-0.189427
1.798234	1.453798	-0.189423
1.798234	1.453797	-0.189420
1.798233	1.453797	-0.189416
1.798233	1.453796	-0.189413
1.798233	1.453795	-0.189409
1.798233	1.453794	-0.189406
1.798232	1.453793	-0.189402
1.798232	1.453792	-0.189399
1.798232	1.453791	-0.189396
1.798231	1.453790	-0.189393
1.798231	1.453789	-0.189389
1.798230	1.453788	-0.189386
1.798230	1.453787	-0.189383
1.798229	1.453785	-0.189380
1.798229	1.453784	-0.189378
1.798228	1.453782	-0.189375
1.798227	1.453781	-0.189372
1.798227	1.453780	-0.189369
1.798226	1.453778	-0.189367
1.798225	1.453777	-0.189364
1.798225	1.453775	-0.189361
1.798224	1.453773	-0.189359
1.798223	1.453772	-0.189356
1.798222	1.453770	-0.189354
1.798222	1.453769	-0.189351
1.798221	1.453767	-0.189349
1.798220	1.453765	-0.189346
1.798219	1.453764	-0.189344
1.798219	1.453762	-0.189342
1.798218	1.453761	-0.189339
1.798217	1.453759	-0.189337
1.798216	1.453757	-0.189334
1.798216	1.453756	-0.189332
1.798215	1.453754	-0.189329
1.798214	1.453753	-0.189327
1.798214	1.453751	-0.189324
1.798213	1.453750	-0.189322
1.798212	1.453748	-0.189319
1.798212	1.453747	-0.189316
1.798211	1.453745	-0.189314
1.798211	1.453744	-0.189311
1.798210	1.453743	-0.189308
1.798210	1.453741	-0.189305
1.798209	1.453740	-0.189302
1.798209	1.453739	-0.189299
1.798208	1.453738	-0.189297
1.798208	1.453737	-0.189294
1.798207	1.453736	-0.189290
1.798207	1.453734	-0.189287
1.798207	1.453733	-0.189284
1.798207	1.453732	-0.189281
1.798206	1.453731	-0.189278
1.798206	1.453730	-0.189275
1.798206	1.453730	-0.189271
1.798206	1.453729	-0.189268
1.798206	1.453728	-0.189264
1.798206	1.453727	-0.189261
1.798205	1.453726	-0.189258
